# Validating folding energy estimates as a method for variant interpretation

**DOI:** 10.1101/2025.11.09.687451

**Authors:** Clementine Elwes, Rachel Alcraft, Harris Lister, Paul Smith, David Shorthouse, Benjamin A Hall

**Affiliations:** Department of medical physics and biomedical engineering, UCL, UK; ICR, UK; Advanced Research Computing, UCL, UK; School of Pharmacy, UCL, UK

## Abstract

Interpretation of variants of uncertain significance remains a major problem in genomic analysis. Whilst statistical models can be used to predict pathogenicity, they offer no insights into the biophysical mechanism of variant action, and genomic data available for training is biased towards the subpopulations who have access. Protein misfolding has been found to act as a frequent mechanism for loss of gene or domain activity, where it is typically responsible for ∼2/3 of disease-causing variants and somatic mutations. The accuracy of energy predictions however has consistently been challenged by highly variable correlation coefficients reported from different proteins, and the unknown impact of alternative structures where available. Here we address this directly through a systematic analysis of mega-scale folding experimental results, enabled by a fully automated predictive pipeline based on FoldX. We find that whilst absolute correlation coefficients are mediocre for three highly studied proteins (0.30-0.31), the correlation coefficient alone does not capture the full predictive power of the estimates. Specifically, we find a clear linear relationship between experimental and theoretical result, with a small number of outlier residues responsible for reducing the correlation. We show that the quantitative accuracy of predictions can be improved by aggregating estimates taken from different structures, and that the problematic outlier residues can be both empirically and theoretically identified, allowing us to flag low-confidence values. Our findings not only provide a framework for identifying problematic mutations in advance but also offers new insights into potential improvements of the FoldX protocol for more accurate protein stability predictions. Our insights support the use of FoldX in computational saturation screens to support variant analysis.
