## Supplementary material for "Validating folding energy estimates as a method for variant interpretation": p06654_1le3_ddg_background.csv

source	pdb	score	pdb_mut	pdb_rid	pdb_chain	gene_no	mut_from	mut_to	ddg
USER	1le3_repx	0	GLYA41A	41	A		GLY	ALA	0.361145
USER	1le3_repx	0	GLYA41C	41	A		GLY	CYS	0.904888
USER	1le3_repx	0	GLYA41D	41	A		GLY	ASP	1.02533
USER	1le3_repx	0	GLYA41E	41	A		GLY	GLU	1.05806
USER	1le3_repx	0	GLYA41F	41	A		GLY	PHE	1.43022
USER	1le3_repx	0	GLYA41H	41	A		GLY	HIS	1.00955
USER	1le3_repx	0	GLYA41I	41	A		GLY	ILE	1.60747
USER	1le3_repx	0	GLYA41K	41	A		GLY	LYS	0.90196
USER	1le3_repx	0	GLYA41L	41	A		GLY	LEU	1.22242
USER	1le3_repx	0	GLYA41M	41	A		GLY	MET	1.0603
USER	1le3_repx	0	GLYA41N	41	A		GLY	ASN	1.12639
USER	1le3_repx	0	GLYA41P	41	A		GLY	PRO	0.935059
USER	1le3_repx	0	GLYA41Q	41	A		GLY	GLN	0.684546
USER	1le3_repx	0	GLYA41R	41	A		GLY	ARG	0.815468
USER	1le3_repx	0	GLYA41S	41	A		GLY	SER	0.87546
USER	1le3_repx	0	GLYA41T	41	A		GLY	THR	1.4101
USER	1le3_repx	0	GLYA41V	41	A		GLY	VAL	1.19042
USER	1le3_repx	0	GLYA41W	41	A		GLY	TRP	0.541817
USER	1le3_repx	0	GLYA41Y	41	A		GLY	TYR	1.12879
USER	1le3_repx	0	GLUA42A	42	A		GLU	ALA	-0.160915
USER	1le3_repx	0	GLUA42C	42	A		GLU	CYS	-0.48126
USER	1le3_repx	0	GLUA42D	42	A		GLU	ASP	-0.7228
USER	1le3_repx	0	GLUA42F	42	A		GLU	PHE	-0.0334672
USER	1le3_repx	0	GLUA42G	42	A		GLU	GLY	-0.567407
USER	1le3_repx	0	GLUA42H	42	A		GLU	HIS	0.0921229
USER	1le3_repx	0	GLUA42I	42	A		GLU	ILE	0.255093
USER	1le3_repx	0	GLUA42K	42	A		GLU	LYS	0.204517
USER	1le3_repx	0	GLUA42L	42	A		GLU	LEU	-0.0249901
USER	1le3_repx	0	GLUA42M	42	A		GLU	MET	-0.470374
USER	1le3_repx	0	GLUA42N	42	A		GLU	ASN	-0.573077
USER	1le3_repx	0	GLUA42P	42	A		GLU	PRO	2.3531
USER	1le3_repx	0	GLUA42Q	42	A		GLU	GLN	0.0535758
USER	1le3_repx	0	GLUA42R	42	A		GLU	ARG	-0.224511
USER	1le3_repx	0	GLUA42S	42	A		GLU	SER	-0.400869
USER	1le3_repx	0	GLUA42T	42	A		GLU	THR	0.268257
USER	1le3_repx	0	GLUA42V	42	A		GLU	VAL	0.634494
USER	1le3_repx	0	GLUA42W	42	A		GLU	TRP	0.332726
USER	1le3_repx	0	GLUA42Y	42	A		GLU	TYR	-0.194054
USER	1le3_repx	0	TRPA43A	43	A		TRP	ALA	2.36662
USER	1le3_repx	0	TRPA43C	43	A		TRP	CYS	2.0347
USER	1le3_repx	0	TRPA43D	43	A		TRP	ASP	2.93843
USER	1le3_repx	0	TRPA43E	43	A		TRP	GLU	1.92745
USER	1le3_repx	0	TRPA43F	43	A		TRP	PHE	-0.139081
USER	1le3_repx	0	TRPA43G	43	A		TRP	GLY	3.09987
USER	1le3_repx	0	TRPA43H	43	A		TRP	HIS	2.19083
USER	1le3_repx	0	TRPA43I	43	A		TRP	ILE	0.760293
USER	1le3_repx	0	TRPA43K	43	A		TRP	LYS	0.781741
USER	1le3_repx	0	TRPA43L	43	A		TRP	LEU	0.474686
USER	1le3_repx	0	TRPA43M	43	A		TRP	MET	0.59824
USER	1le3_repx	0	TRPA43N	43	A		TRP	ASN	2.61897
USER	1le3_repx	0	TRPA43P	43	A		TRP	PRO	3.48198
USER	1le3_repx	0	TRPA43Q	43	A		TRP	GLN	1.52545
USER	1le3_repx	0	TRPA43R	43	A		TRP	ARG	1.17655
USER	1le3_repx	0	TRPA43S	43	A		TRP	SER	2.8973
USER	1le3_repx	0	TRPA43T	43	A		TRP	THR	1.79181
USER	1le3_repx	0	TRPA43V	43	A		TRP	VAL	1.22791
USER	1le3_repx	0	TRPA43Y	43	A		TRP	TYR	0.0743067
USER	1le3_repx	0	THRA44A	44	A		THR	ALA	0.69921
USER	1le3_repx	0	THRA44C	44	A		THR	CYS	0.641463
USER	1le3_repx	0	THRA44D	44	A		THR	ASP	1.1047
USER	1le3_repx	0	THRA44E	44	A		THR	GLU	0.512269
USER	1le3_repx	0	THRA44F	44	A		THR	PHE	-0.0102313
USER	1le3_repx	0	THRA44G	44	A		THR	GLY	1.11314
USER	1le3_repx	0	THRA44H	44	A		THR	HIS	0.395175
USER	1le3_repx	0	THRA44I	44	A		THR	ILE	-0.39684
USER	1le3_repx	0	THRA44K	44	A		THR	LYS	-0.180872
USER	1le3_repx	0	THRA44L	44	A		THR	LEU	0.238022
USER	1le3_repx	0	THRA44M	44	A		THR	MET	-0.0506408
USER	1le3_repx	0	THRA44N	44	A		THR	ASN	0.534292
USER	1le3_repx	0	THRA44P	44	A		THR	PRO	3.55352
USER	1le3_repx	0	THRA44Q	44	A		THR	GLN	-0.185518
USER	1le3_repx	0	THRA44R	44	A		THR	ARG	-0.200658
USER	1le3_repx	0	THRA44S	44	A		THR	SER	0.333205
USER	1le3_repx	0	THRA44V	44	A		THR	VAL	-0.119517
USER	1le3_repx	0	THRA44W	44	A		THR	TRP	0.479045
USER	1le3_repx	0	THRA44Y	44	A		THR	TYR	0.138335
USER	1le3_repx	0	TRPA45A	45	A		TRP	ALA	2.10544
USER	1le3_repx	0	TRPA45C	45	A		TRP	CYS	2.13397
USER	1le3_repx	0	TRPA45D	45	A		TRP	ASP	2.70988
USER	1le3_repx	0	TRPA45E	45	A		TRP	GLU	1.94675
USER	1le3_repx	0	TRPA45F	45	A		TRP	PHE	1.1057
USER	1le3_repx	0	TRPA45G	45	A		TRP	GLY	2.55173
USER	1le3_repx	0	TRPA45H	45	A		TRP	HIS	2.2194
USER	1le3_repx	0	TRPA45I	45	A		TRP	ILE	1.44503
USER	1le3_repx	0	TRPA45K	45	A		TRP	LYS	1.63767
USER	1le3_repx	0	TRPA45L	45	A		TRP	LEU	1.00307
USER	1le3_repx	0	TRPA45M	45	A		TRP	MET	0.808841
USER	1le3_repx	0	TRPA45N	45	A		TRP	ASN	2.42158
USER	1le3_repx	0	TRPA45P	45	A		TRP	PRO	1.31405
USER	1le3_repx	0	TRPA45Q	45	A		TRP	GLN	1.61337
USER	1le3_repx	0	TRPA45R	45	A		TRP	ARG	1.77058
USER	1le3_repx	0	TRPA45S	45	A		TRP	SER	2.67801
USER	1le3_repx	0	TRPA45T	45	A		TRP	THR	2.777
USER	1le3_repx	0	TRPA45V	45	A		TRP	VAL	2.25045
USER	1le3_repx	0	TRPA45Y	45	A		TRP	TYR	1.3491
USER	1le3_repx	0	ASPA46A	46	A		ASP	ALA	-0.306435
USER	1le3_repx	0	ASPA46C	46	A		ASP	CYS	-0.593479
USER	1le3_repx	0	ASPA46E	46	A		ASP	GLU	-0.391141
USER	1le3_repx	0	ASPA46F	46	A		ASP	PHE	-0.734439
USER	1le3_repx	0	ASPA46G	46	A		ASP	GLY	1.3423
USER	1le3_repx	0	ASPA46H	46	A		ASP	HIS	0.0126062
USER	1le3_repx	0	ASPA46I	46	A		ASP	ILE	-0.571348
USER	1le3_repx	0	ASPA46K	46	A		ASP	LYS	-1.10114
USER	1le3_repx	0	ASPA46L	46	A		ASP	LEU	-0.99844
USER	1le3_repx	0	ASPA46M	46	A		ASP	MET	-0.9727
USER	1le3_repx	0	ASPA46N	46	A		ASP	ASN	-0.666925
USER	1le3_repx	0	ASPA46P	46	A		ASP	PRO	2.67321
USER	1le3_repx	0	ASPA46Q	46	A		ASP	GLN	-0.642583
USER	1le3_repx	0	ASPA46R	46	A		ASP	ARG	-1.15699
USER	1le3_repx	0	ASPA46S	46	A		ASP	SER	0.211338
USER	1le3_repx	0	ASPA46T	46	A		ASP	THR	0.500957
USER	1le3_repx	0	ASPA46V	46	A		ASP	VAL	-0.249679
USER	1le3_repx	0	ASPA46W	46	A		ASP	TRP	-0.634524
USER	1le3_repx	0	ASPA46Y	46	A		ASP	TYR	-0.745998
USER	1le3_repx	0	ASPA47A	47	A		ASP	ALA	0.51918
USER	1le3_repx	0	ASPA47C	47	A		ASP	CYS	0.850379
USER	1le3_repx	0	ASPA47E	47	A		ASP	GLU	-0.0620784
USER	1le3_repx	0	ASPA47F	47	A		ASP	PHE	-0.0628027
USER	1le3_repx	0	ASPA47G	47	A		ASP	GLY	0.857293
USER	1le3_repx	0	ASPA47H	47	A		ASP	HIS	0.934584
USER	1le3_repx	0	ASPA47I	47	A		ASP	ILE	0.658622
USER	1le3_repx	0	ASPA47K	47	A		ASP	LYS	0.349189
USER	1le3_repx	0	ASPA47L	47	A		ASP	LEU	0.485554
USER	1le3_repx	0	ASPA47M	47	A		ASP	MET	0.412282
USER	1le3_repx	0	ASPA47N	47	A		ASP	ASN	0.326649
USER	1le3_repx	0	ASPA47P	47	A		ASP	PRO	-1.55782
USER	1le3_repx	0	ASPA47Q	47	A		ASP	GLN	0.193994
USER	1le3_repx	0	ASPA47R	47	A		ASP	ARG	0.509427
USER	1le3_repx	0	ASPA47S	47	A		ASP	SER	0.891021
USER	1le3_repx	0	ASPA47T	47	A		ASP	THR	0.824515
USER	1le3_repx	0	ASPA47V	47	A		ASP	VAL	0.805341
USER	1le3_repx	0	ASPA47W	47	A		ASP	TRP	0.514202
USER	1le3_repx	0	ASPA47Y	47	A		ASP	TYR	0.290274
USER	1le3_repx	0	ALAA48C	48	A		ALA	CYS	0.505002
USER	1le3_repx	0	ALAA48D	48	A		ALA	ASP	0.515705
USER	1le3_repx	0	ALAA48E	48	A		ALA	GLU	0.44868
USER	1le3_repx	0	ALAA48F	48	A		ALA	PHE	0.395082
USER	1le3_repx	0	ALAA48G	48	A		ALA	GLY	0.294948
USER	1le3_repx	0	ALAA48H	48	A		ALA	HIS	-0.182076
USER	1le3_repx	0	ALAA48I	48	A		ALA	ILE	0.188056
USER	1le3_repx	0	ALAA48K	48	A		ALA	LYS	-0.177931
USER	1le3_repx	0	ALAA48L	48	A		ALA	LEU	0.362476
USER	1le3_repx	0	ALAA48M	48	A		ALA	MET	0.466505
USER	1le3_repx	0	ALAA48N	48	A		ALA	ASN	-0.632909
USER	1le3_repx	0	ALAA48P	48	A		ALA	PRO	-0.744563
USER	1le3_repx	0	ALAA48Q	48	A		ALA	GLN	-0.310787
USER	1le3_repx	0	ALAA48R	48	A		ALA	ARG	-0.57919
USER	1le3_repx	0	ALAA48S	48	A		ALA	SER	-0.767456
USER	1le3_repx	0	ALAA48T	48	A		ALA	THR	0.00182653
USER	1le3_repx	0	ALAA48V	48	A		ALA	VAL	0.986152
USER	1le3_repx	0	ALAA48W	48	A		ALA	TRP	0.467293
USER	1le3_repx	0	ALAA48Y	48	A		ALA	TYR	0.411774
USER	1le3_repx	0	THRA49A	49	A		THR	ALA	0.45246
USER	1le3_repx	0	THRA49C	49	A		THR	CYS	0.382804
USER	1le3_repx	0	THRA49D	49	A		THR	ASP	0.279579
USER	1le3_repx	0	THRA49E	49	A		THR	GLU	-0.0421713
USER	1le3_repx	0	THRA49F	49	A		THR	PHE	0.314137
USER	1le3_repx	0	THRA49G	49	A		THR	GLY	1.82282
USER	1le3_repx	0	THRA49H	49	A		THR	HIS	-0.243671
USER	1le3_repx	0	THRA49I	49	A		THR	ILE	0.281787
USER	1le3_repx	0	THRA49K	49	A		THR	LYS	-0.224854
USER	1le3_repx	0	THRA49L	49	A		THR	LEU	-0.154378
USER	1le3_repx	0	THRA49M	49	A		THR	MET	0.279876
USER	1le3_repx	0	THRA49N	49	A		THR	ASN	0.0499854
USER	1le3_repx	0	THRA49P	49	A		THR	PRO	4.28842
USER	1le3_repx	0	THRA49Q	49	A		THR	GLN	0.0559212
USER	1le3_repx	0	THRA49R	49	A		THR	ARG	-1.22763
USER	1le3_repx	0	THRA49S	49	A		THR	SER	-0.0788811
USER	1le3_repx	0	THRA49V	49	A		THR	VAL	1.02029
USER	1le3_repx	0	THRA49W	49	A		THR	TRP	1.56268
USER	1le3_repx	0	THRA49Y	49	A		THR	TYR	-0.0786649
USER	1le3_repx	0	LYSA50A	50	A		LYS	ALA	0.547532
USER	1le3_repx	0	LYSA50C	50	A		LYS	CYS	0.572875
USER	1le3_repx	0	LYSA50D	50	A		LYS	ASP	0.774607
USER	1le3_repx	0	LYSA50E	50	A		LYS	GLU	0.629711
USER	1le3_repx	0	LYSA50F	50	A		LYS	PHE	0.152245
USER	1le3_repx	0	LYSA50G	50	A		LYS	GLY	-0.11957
USER	1le3_repx	0	LYSA50H	50	A		LYS	HIS	0.2548
USER	1le3_repx	0	LYSA50I	50	A		LYS	ILE	2.91529
USER	1le3_repx	0	LYSA50L	50	A		LYS	LEU	0.50865
USER	1le3_repx	0	LYSA50M	50	A		LYS	MET	0.578738
USER	1le3_repx	0	LYSA50N	50	A		LYS	ASN	0.0548877
USER	1le3_repx	0	LYSA50P	50	A		LYS	PRO	4.49446
USER	1le3_repx	0	LYSA50Q	50	A		LYS	GLN	0.366522
USER	1le3_repx	0	LYSA50R	50	A		LYS	ARG	0.0470364
USER	1le3_repx	0	LYSA50S	50	A		LYS	SER	0.280491
USER	1le3_repx	0	LYSA50T	50	A		LYS	THR	1.64585
USER	1le3_repx	0	LYSA50V	50	A		LYS	VAL	2.24053
USER	1le3_repx	0	LYSA50W	50	A		LYS	TRP	0.360481
USER	1le3_repx	0	LYSA50Y	50	A		LYS	TYR	0.168197
USER	1le3_repx	0	THRA51A	51	A		THR	ALA	-1.08891
USER	1le3_repx	0	THRA51C	51	A		THR	CYS	-1.38479
USER	1le3_repx	0	THRA51D	51	A		THR	ASP	-2.03235
USER	1le3_repx	0	THRA51E	51	A		THR	GLU	-0.982336
USER	1le3_repx	0	THRA51F	51	A		THR	PHE	-0.293549
USER	1le3_repx	0	THRA51G	51	A		THR	GLY	-1.80063
USER	1le3_repx	0	THRA51H	51	A		THR	HIS	-1.41379
USER	1le3_repx	0	THRA51I	51	A		THR	ILE	-0.641713
USER	1le3_repx	0	THRA51K	51	A		THR	LYS	-1.64793
USER	1le3_repx	0	THRA51L	51	A		THR	LEU	-0.984232
USER	1le3_repx	0	THRA51M	51	A		THR	MET	-0.836948
USER	1le3_repx	0	THRA51N	51	A		THR	ASN	-1.737
USER	1le3_repx	0	THRA51P	51	A		THR	PRO	3.40245
USER	1le3_repx	0	THRA51Q	51	A		THR	GLN	-1.19008
USER	1le3_repx	0	THRA51R	51	A		THR	ARG	-1.57872
USER	1le3_repx	0	THRA51S	51	A		THR	SER	-1.40844
USER	1le3_repx	0	THRA51V	51	A		THR	VAL	0.35814
USER	1le3_repx	0	THRA51W	51	A		THR	TRP	-0.971225
USER	1le3_repx	0	THRA51Y	51	A		THR	TYR	-0.263109
USER	1le3_repx	0	TRPA52A	52	A		TRP	ALA	2.14739
USER	1le3_repx	0	TRPA52C	52	A		TRP	CYS	1.90949
USER	1le3_repx	0	TRPA52D	52	A		TRP	ASP	2.64334
USER	1le3_repx	0	TRPA52E	52	A		TRP	GLU	1.62511
USER	1le3_repx	0	TRPA52F	52	A		TRP	PHE	0.318007
USER	1le3_repx	0	TRPA52G	52	A		TRP	GLY	3.06407
USER	1le3_repx	0	TRPA52H	52	A		TRP	HIS	1.72534
USER	1le3_repx	0	TRPA52I	52	A		TRP	ILE	0.95292
USER	1le3_repx	0	TRPA52K	52	A		TRP	LYS	0.85428
USER	1le3_repx	0	TRPA52L	52	A		TRP	LEU	0.0978078
USER	1le3_repx	0	TRPA52M	52	A		TRP	MET	0.351338
USER	1le3_repx	0	TRPA52N	52	A		TRP	ASN	2.37123
USER	1le3_repx	0	TRPA52P	52	A		TRP	PRO	0.968112
USER	1le3_repx	0	TRPA52Q	52	A		TRP	GLN	1.58111
USER	1le3_repx	0	TRPA52R	52	A		TRP	ARG	1.1698
USER	1le3_repx	0	TRPA52S	52	A		TRP	SER	2.93468
USER	1le3_repx	0	TRPA52T	52	A		TRP	THR	2.4286
USER	1le3_repx	0	TRPA52V	52	A		TRP	VAL	1.51939
USER	1le3_repx	0	TRPA52Y	52	A		TRP	TYR	0.339606
USER	1le3_repx	0	THRA53A	53	A		THR	ALA	0.180573
USER	1le3_repx	0	THRA53C	53	A		THR	CYS	0.0309978
USER	1le3_repx	0	THRA53D	53	A		THR	ASP	0.772725
USER	1le3_repx	0	THRA53E	53	A		THR	GLU	0.29985
USER	1le3_repx	0	THRA53F	53	A		THR	PHE	-1.31039
USER	1le3_repx	0	THRA53G	53	A		THR	GLY	0.923295
USER	1le3_repx	0	THRA53H	53	A		THR	HIS	-1.31428
USER	1le3_repx	0	THRA53I	53	A		THR	ILE	-1.2165
USER	1le3_repx	0	THRA53K	53	A		THR	LYS	-1.23233
USER	1le3_repx	0	THRA53L	53	A		THR	LEU	-0.947957
USER	1le3_repx	0	THRA53M	53	A		THR	MET	-0.911183
USER	1le3_repx	0	THRA53N	53	A		THR	ASN	0.0256047
USER	1le3_repx	0	THRA53P	53	A		THR	PRO	3.00825
USER	1le3_repx	0	THRA53Q	53	A		THR	GLN	-1.17049
USER	1le3_repx	0	THRA53R	53	A		THR	ARG	-1.63358
USER	1le3_repx	0	THRA53S	53	A		THR	SER	0.274624
USER	1le3_repx	0	THRA53V	53	A		THR	VAL	-0.829068
USER	1le3_repx	0	THRA53W	53	A		THR	TRP	-0.361309
USER	1le3_repx	0	THRA53Y	53	A		THR	TYR	-0.929793
USER	1le3_repx	0	TRPA54A	54	A		TRP	ALA	1.74027
USER	1le3_repx	0	TRPA54C	54	A		TRP	CYS	1.6172
USER	1le3_repx	0	TRPA54D	54	A		TRP	ASP	2.23879
USER	1le3_repx	0	TRPA54E	54	A		TRP	GLU	1.64946
USER	1le3_repx	0	TRPA54F	54	A		TRP	PHE	0.654918
USER	1le3_repx	0	TRPA54G	54	A		TRP	GLY	2.48933
USER	1le3_repx	0	TRPA54H	54	A		TRP	HIS	1.89327
USER	1le3_repx	0	TRPA54I	54	A		TRP	ILE	1.10249
USER	1le3_repx	0	TRPA54K	54	A		TRP	LYS	1.18036
USER	1le3_repx	0	TRPA54L	54	A		TRP	LEU	0.701499
USER	1le3_repx	0	TRPA54M	54	A		TRP	MET	0.502727
USER	1le3_repx	0	TRPA54N	54	A		TRP	ASN	1.89722
USER	1le3_repx	0	TRPA54P	54	A		TRP	PRO	0.94458
USER	1le3_repx	0	TRPA54Q	54	A		TRP	GLN	1.48289
USER	1le3_repx	0	TRPA54R	54	A		TRP	ARG	1.36049
USER	1le3_repx	0	TRPA54S	54	A		TRP	SER	2.11343
USER	1le3_repx	0	TRPA54T	54	A		TRP	THR	2.07392
USER	1le3_repx	0	TRPA54V	54	A		TRP	VAL	1.97453
USER	1le3_repx	0	TRPA54Y	54	A		TRP	TYR	0.593397
USER	1le3_repx	0	THRA55A	55	A		THR	ALA	-0.632694
USER	1le3_repx	0	THRA55C	55	A		THR	CYS	-0.314897
USER	1le3_repx	0	THRA55D	55	A		THR	ASP	-1.02456
USER	1le3_repx	0	THRA55E	55	A		THR	GLU	-0.591812
USER	1le3_repx	0	THRA55F	55	A		THR	PHE	-0.126552
USER	1le3_repx	0	THRA55G	55	A		THR	GLY	-0.368112
USER	1le3_repx	0	THRA55H	55	A		THR	HIS	-0.213071
USER	1le3_repx	0	THRA55I	55	A		THR	ILE	-0.56195
USER	1le3_repx	0	THRA55K	55	A		THR	LYS	-1.52831
USER	1le3_repx	0	THRA55L	55	A		THR	LEU	-0.734304
USER	1le3_repx	0	THRA55M	55	A		THR	MET	-0.720665
USER	1le3_repx	0	THRA55N	55	A		THR	ASN	-0.608518
USER	1le3_repx	0	THRA55P	55	A		THR	PRO	3.06262
USER	1le3_repx	0	THRA55Q	55	A		THR	GLN	-0.699364
USER	1le3_repx	0	THRA55R	55	A		THR	ARG	-0.657285
USER	1le3_repx	0	THRA55S	55	A		THR	SER	-0.369562
USER	1le3_repx	0	THRA55V	55	A		THR	VAL	-0.27364
USER	1le3_repx	0	THRA55W	55	A		THR	TRP	-0.157219
USER	1le3_repx	0	THRA55Y	55	A		THR	TYR	-0.846467
USER	1le3_repx	0	GLUA56A	56	A		GLU	ALA	0.504418
USER	1le3_repx	0	GLUA56C	56	A		GLU	CYS	0.823627
USER	1le3_repx	0	GLUA56D	56	A		GLU	ASP	-0.3896
USER	1le3_repx	0	GLUA56F	56	A		GLU	PHE	1.04601
USER	1le3_repx	0	GLUA56G	56	A		GLU	GLY	0.301601
USER	1le3_repx	0	GLUA56H	56	A		GLU	HIS	0.689611
USER	1le3_repx	0	GLUA56I	56	A		GLU	ILE	1.26785
USER	1le3_repx	0	GLUA56K	56	A		GLU	LYS	0.665746
USER	1le3_repx	0	GLUA56L	56	A		GLU	LEU	1.07273
USER	1le3_repx	0	GLUA56M	56	A		GLU	MET	0.528894
USER	1le3_repx	0	GLUA56N	56	A		GLU	ASN	0.412051
USER	1le3_repx	0	GLUA56P	56	A		GLU	PRO	0.330193
USER	1le3_repx	0	GLUA56Q	56	A		GLU	GLN	0.416672
USER	1le3_repx	0	GLUA56R	56	A		GLU	ARG	0.534605
USER	1le3_repx	0	GLUA56S	56	A		GLU	SER	0.759952
USER	1le3_repx	0	GLUA56T	56	A		GLU	THR	0.950194
USER	1le3_repx	0	GLUA56V	56	A		GLU	VAL	1.31073
USER	1le3_repx	0	GLUA56W	56	A		GLU	TRP	1.07883
USER	1le3_repx	0	GLUA56Y	56	A		GLU	TYR	-0.408577
