## Supplementary material for "Validating folding energy estimates as a method for variant interpretation": p06654_2nmq_ddg_background.csv

source	pdb	score	pdb_mut	pdb_rid	pdb_chain	gene_no	mut_from	mut_to	ddg
USER	2nmq_repx	0	TYRA8A	8	A		TYR	ALA	1.23342
USER	2nmq_repx	0	TYRA8C	8	A		TYR	CYS	0.958897
USER	2nmq_repx	0	TYRA8D	8	A		TYR	ASP	2.65515
USER	2nmq_repx	0	TYRA8E	8	A		TYR	GLU	2.50434
USER	2nmq_repx	0	TYRA8F	8	A		TYR	PHE	0.295792
USER	2nmq_repx	0	TYRA8G	8	A		TYR	GLY	1.90274
USER	2nmq_repx	0	TYRA8H	8	A		TYR	HIS	1.13624
USER	2nmq_repx	0	TYRA8I	8	A		TYR	ILE	0.467046
USER	2nmq_repx	0	TYRA8K	8	A		TYR	LYS	1.9202
USER	2nmq_repx	0	TYRA8L	8	A		TYR	LEU	-0.436377
USER	2nmq_repx	0	TYRA8M	8	A		TYR	MET	-0.938208
USER	2nmq_repx	0	TYRA8N	8	A		TYR	ASN	1.06136
USER	2nmq_repx	0	TYRA8P	8	A		TYR	PRO	1.28488
USER	2nmq_repx	0	TYRA8Q	8	A		TYR	GLN	1.6388
USER	2nmq_repx	0	TYRA8R	8	A		TYR	ARG	2.15176
USER	2nmq_repx	0	TYRA8S	8	A		TYR	SER	1.29117
USER	2nmq_repx	0	TYRA8T	8	A		TYR	THR	1.09305
USER	2nmq_repx	0	TYRA8V	8	A		TYR	VAL	0.606558
USER	2nmq_repx	0	TYRA8W	8	A		TYR	TRP	-1.6936
USER	2nmq_repx	0	LYSA9A	9	A		LYS	ALA	0.825429
USER	2nmq_repx	0	LYSA9C	9	A		LYS	CYS	0.648238
USER	2nmq_repx	0	LYSA9D	9	A		LYS	ASP	1.52484
USER	2nmq_repx	0	LYSA9E	9	A		LYS	GLU	0.575789
USER	2nmq_repx	0	LYSA9F	9	A		LYS	PHE	0.722372
USER	2nmq_repx	0	LYSA9G	9	A		LYS	GLY	1.38417
USER	2nmq_repx	0	LYSA9H	9	A		LYS	HIS	1.14433
USER	2nmq_repx	0	LYSA9I	9	A		LYS	ILE	0.19035
USER	2nmq_repx	0	LYSA9L	9	A		LYS	LEU	-0.445574
USER	2nmq_repx	0	LYSA9M	9	A		LYS	MET	0.0294838
USER	2nmq_repx	0	LYSA9N	9	A		LYS	ASN	1.11037
USER	2nmq_repx	0	LYSA9P	9	A		LYS	PRO	3.53084
USER	2nmq_repx	0	LYSA9Q	9	A		LYS	GLN	0.0360919
USER	2nmq_repx	0	LYSA9R	9	A		LYS	ARG	0.542766
USER	2nmq_repx	0	LYSA9S	9	A		LYS	SER	1.21672
USER	2nmq_repx	0	LYSA9T	9	A		LYS	THR	0.361784
USER	2nmq_repx	0	LYSA9V	9	A		LYS	VAL	0.147805
USER	2nmq_repx	0	LYSA9W	9	A		LYS	TRP	0.762695
USER	2nmq_repx	0	LYSA9Y	9	A		LYS	TYR	0.0306911
USER	2nmq_repx	0	LEUA10A	10	A		LEU	ALA	3.114
USER	2nmq_repx	0	LEUA10C	10	A		LEU	CYS	2.3559
USER	2nmq_repx	0	LEUA10D	10	A		LEU	ASP	3.78229
USER	2nmq_repx	0	LEUA10E	10	A		LEU	GLU	3.29244
USER	2nmq_repx	0	LEUA10F	10	A		LEU	PHE	-0.322845
USER	2nmq_repx	0	LEUA10G	10	A		LEU	GLY	4.24582
USER	2nmq_repx	0	LEUA10H	10	A		LEU	HIS	1.89056
USER	2nmq_repx	0	LEUA10I	10	A		LEU	ILE	-0.566897
USER	2nmq_repx	0	LEUA10K	10	A		LEU	LYS	3.29139
USER	2nmq_repx	0	LEUA10M	10	A		LEU	MET	0.514704
USER	2nmq_repx	0	LEUA10N	10	A		LEU	ASN	1.96528
USER	2nmq_repx	0	LEUA10P	10	A		LEU	PRO	4.91469
USER	2nmq_repx	0	LEUA10Q	10	A		LEU	GLN	2.87392
USER	2nmq_repx	0	LEUA10R	10	A		LEU	ARG	3.9434
USER	2nmq_repx	0	LEUA10S	10	A		LEU	SER	3.89879
USER	2nmq_repx	0	LEUA10T	10	A		LEU	THR	1.88077
USER	2nmq_repx	0	LEUA10V	10	A		LEU	VAL	0.0486535
USER	2nmq_repx	0	LEUA10W	10	A		LEU	TRP	1.77737
USER	2nmq_repx	0	LEUA10Y	10	A		LEU	TYR	2.03279
USER	2nmq_repx	0	VALA11A	11	A		VAL	ALA	1.3041
USER	2nmq_repx	0	VALA11C	11	A		VAL	CYS	1.12159
USER	2nmq_repx	0	VALA11D	11	A		VAL	ASP	1.58126
USER	2nmq_repx	0	VALA11E	11	A		VAL	GLU	0.798826
USER	2nmq_repx	0	VALA11F	11	A		VAL	PHE	0.272559
USER	2nmq_repx	0	VALA11G	11	A		VAL	GLY	2.26533
USER	2nmq_repx	0	VALA11H	11	A		VAL	HIS	1.55256
USER	2nmq_repx	0	VALA11I	11	A		VAL	ILE	-0.54486
USER	2nmq_repx	0	VALA11K	11	A		VAL	LYS	0.700109
USER	2nmq_repx	0	VALA11L	11	A		VAL	LEU	0.032925
USER	2nmq_repx	0	VALA11M	11	A		VAL	MET	0.283693
USER	2nmq_repx	0	VALA11N	11	A		VAL	ASN	2.02333
USER	2nmq_repx	0	VALA11P	11	A		VAL	PRO	1.4601
USER	2nmq_repx	0	VALA11Q	11	A		VAL	GLN	0.731608
USER	2nmq_repx	0	VALA11R	11	A		VAL	ARG	-0.390231
USER	2nmq_repx	0	VALA11S	11	A		VAL	SER	1.84891
USER	2nmq_repx	0	VALA11T	11	A		VAL	THR	1.16991
USER	2nmq_repx	0	VALA11W	11	A		VAL	TRP	2.05962
USER	2nmq_repx	0	VALA11Y	11	A		VAL	TYR	0.797683
USER	2nmq_repx	0	ILEA12A	12	A		ILE	ALA	3.33054
USER	2nmq_repx	0	ILEA12C	12	A		ILE	CYS	2.55779
USER	2nmq_repx	0	ILEA12D	12	A		ILE	ASP	4.3358
USER	2nmq_repx	0	ILEA12E	12	A		ILE	GLU	3.943
USER	2nmq_repx	0	ILEA12F	12	A		ILE	PHE	0.587151
USER	2nmq_repx	0	ILEA12G	12	A		ILE	GLY	4.68171
USER	2nmq_repx	0	ILEA12H	12	A		ILE	HIS	2.6179
USER	2nmq_repx	0	ILEA12K	12	A		ILE	LYS	2.55813
USER	2nmq_repx	0	ILEA12L	12	A		ILE	LEU	-0.381894
USER	2nmq_repx	0	ILEA12M	12	A		ILE	MET	-0.623227
USER	2nmq_repx	0	ILEA12N	12	A		ILE	ASN	2.70397
USER	2nmq_repx	0	ILEA12P	12	A		ILE	PRO	3.94531
USER	2nmq_repx	0	ILEA12Q	12	A		ILE	GLN	3.87289
USER	2nmq_repx	0	ILEA12R	12	A		ILE	ARG	2.72202
USER	2nmq_repx	0	ILEA12S	12	A		ILE	SER	4.02241
USER	2nmq_repx	0	ILEA12T	12	A		ILE	THR	2.27106
USER	2nmq_repx	0	ILEA12V	12	A		ILE	VAL	0.618694
USER	2nmq_repx	0	ILEA12W	12	A		ILE	TRP	2.99662
USER	2nmq_repx	0	ILEA12Y	12	A		ILE	TYR	1.53851
USER	2nmq_repx	0	ASNA13A	13	A		ASN	ALA	1.4103
USER	2nmq_repx	0	ASNA13C	13	A		ASN	CYS	0.861813
USER	2nmq_repx	0	ASNA13D	13	A		ASN	ASP	0.739581
USER	2nmq_repx	0	ASNA13E	13	A		ASN	GLU	0.468677
USER	2nmq_repx	0	ASNA13F	13	A		ASN	PHE	-0.519467
USER	2nmq_repx	0	ASNA13G	13	A		ASN	GLY	2.1201
USER	2nmq_repx	0	ASNA13H	13	A		ASN	HIS	-0.215037
USER	2nmq_repx	0	ASNA13I	13	A		ASN	ILE	0.0339662
USER	2nmq_repx	0	ASNA13K	13	A		ASN	LYS	-0.316628
USER	2nmq_repx	0	ASNA13L	13	A		ASN	LEU	-0.643495
USER	2nmq_repx	0	ASNA13M	13	A		ASN	MET	-0.700259
USER	2nmq_repx	0	ASNA13P	13	A		ASN	PRO	2.73409
USER	2nmq_repx	0	ASNA13Q	13	A		ASN	GLN	0.279981
USER	2nmq_repx	0	ASNA13R	13	A		ASN	ARG	0.35498
USER	2nmq_repx	0	ASNA13S	13	A		ASN	SER	1.45571
USER	2nmq_repx	0	ASNA13T	13	A		ASN	THR	1.45769
USER	2nmq_repx	0	ASNA13V	13	A		ASN	VAL	0.438401
USER	2nmq_repx	0	ASNA13W	13	A		ASN	TRP	0.0269867
USER	2nmq_repx	0	ASNA13Y	13	A		ASN	TYR	-0.323029
USER	2nmq_repx	0	GLYA14A	14	A		GLY	ALA	0.690009
USER	2nmq_repx	0	GLYA14C	14	A		GLY	CYS	0.929564
USER	2nmq_repx	0	GLYA14D	14	A		GLY	ASP	1.65231
USER	2nmq_repx	0	GLYA14E	14	A		GLY	GLU	0.978798
USER	2nmq_repx	0	GLYA14F	14	A		GLY	PHE	-0.0512027
USER	2nmq_repx	0	GLYA14H	14	A		GLY	HIS	2.02289
USER	2nmq_repx	0	GLYA14I	14	A		GLY	ILE	3.90949
USER	2nmq_repx	0	GLYA14K	14	A		GLY	LYS	2.34237
USER	2nmq_repx	0	GLYA14L	14	A		GLY	LEU	1.29693
USER	2nmq_repx	0	GLYA14M	14	A		GLY	MET	1.47072
USER	2nmq_repx	0	GLYA14N	14	A		GLY	ASN	0.90287
USER	2nmq_repx	0	GLYA14P	14	A		GLY	PRO	4.82071
USER	2nmq_repx	0	GLYA14Q	14	A		GLY	GLN	2.83716
USER	2nmq_repx	0	GLYA14R	14	A		GLY	ARG	3.23796
USER	2nmq_repx	0	GLYA14S	14	A		GLY	SER	0.868827
USER	2nmq_repx	0	GLYA14T	14	A		GLY	THR	2.65652
USER	2nmq_repx	0	GLYA14V	14	A		GLY	VAL	2.53842
USER	2nmq_repx	0	GLYA14W	14	A		GLY	TRP	1.63185
USER	2nmq_repx	0	GLYA14Y	14	A		GLY	TYR	0.112027
USER	2nmq_repx	0	LYSA15A	15	A		LYS	ALA	-0.0190429
USER	2nmq_repx	0	LYSA15C	15	A		LYS	CYS	0.286577
USER	2nmq_repx	0	LYSA15D	15	A		LYS	ASP	0.143045
USER	2nmq_repx	0	LYSA15E	15	A		LYS	GLU	-0.0190429
USER	2nmq_repx	0	LYSA15F	15	A		LYS	PHE	0.138802
USER	2nmq_repx	0	LYSA15G	15	A		LYS	GLY	0.168193
USER	2nmq_repx	0	LYSA15H	15	A		LYS	HIS	0.285193
USER	2nmq_repx	0	LYSA15I	15	A		LYS	ILE	0.0715794
USER	2nmq_repx	0	LYSA15L	15	A		LYS	LEU	0.0870436
USER	2nmq_repx	0	LYSA15M	15	A		LYS	MET	0.139091
USER	2nmq_repx	0	LYSA15N	15	A		LYS	ASN	0.138776
USER	2nmq_repx	0	LYSA15P	15	A		LYS	PRO	-0.242448
USER	2nmq_repx	0	LYSA15Q	15	A		LYS	GLN	-0.340535
USER	2nmq_repx	0	LYSA15R	15	A		LYS	ARG	-0.0323101
USER	2nmq_repx	0	LYSA15S	15	A		LYS	SER	0.219198
USER	2nmq_repx	0	LYSA15T	15	A		LYS	THR	0.134655
USER	2nmq_repx	0	LYSA15V	15	A		LYS	VAL	0.174793
USER	2nmq_repx	0	LYSA15W	15	A		LYS	TRP	0.225952
USER	2nmq_repx	0	LYSA15Y	15	A		LYS	TYR	0.180145
USER	2nmq_repx	0	THRA16A	16	A		THR	ALA	0.064836
USER	2nmq_repx	0	THRA16C	16	A		THR	CYS	-0.122593
USER	2nmq_repx	0	THRA16D	16	A		THR	ASP	0.0398947
USER	2nmq_repx	0	THRA16E	16	A		THR	GLU	-0.0404094
USER	2nmq_repx	0	THRA16F	16	A		THR	PHE	-0.996225
USER	2nmq_repx	0	THRA16G	16	A		THR	GLY	-0.0171566
USER	2nmq_repx	0	THRA16H	16	A		THR	HIS	-0.41743
USER	2nmq_repx	0	THRA16I	16	A		THR	ILE	-0.0232808
USER	2nmq_repx	0	THRA16K	16	A		THR	LYS	-0.520995
USER	2nmq_repx	0	THRA16L	16	A		THR	LEU	-0.438536
USER	2nmq_repx	0	THRA16M	16	A		THR	MET	1.02723
USER	2nmq_repx	0	THRA16N	16	A		THR	ASN	-0.000647311
USER	2nmq_repx	0	THRA16P	16	A		THR	PRO	0.716444
USER	2nmq_repx	0	THRA16Q	16	A		THR	GLN	-0.680157
USER	2nmq_repx	0	THRA16R	16	A		THR	ARG	-0.549088
USER	2nmq_repx	0	THRA16S	16	A		THR	SER	0.0951232
USER	2nmq_repx	0	THRA16V	16	A		THR	VAL	0.0377877
USER	2nmq_repx	0	THRA16W	16	A		THR	TRP	-0.590544
USER	2nmq_repx	0	THRA16Y	16	A		THR	TYR	-0.501483
USER	2nmq_repx	0	LEUA17A	17	A		LEU	ALA	1.433
USER	2nmq_repx	0	LEUA17C	17	A		LEU	CYS	1.12514
USER	2nmq_repx	0	LEUA17D	17	A		LEU	ASP	0.95793
USER	2nmq_repx	0	LEUA17E	17	A		LEU	GLU	1.4462
USER	2nmq_repx	0	LEUA17F	17	A		LEU	PHE	-0.0653837
USER	2nmq_repx	0	LEUA17G	17	A		LEU	GLY	1.83902
USER	2nmq_repx	0	LEUA17H	17	A		LEU	HIS	0.838262
USER	2nmq_repx	0	LEUA17I	17	A		LEU	ILE	0.154809
USER	2nmq_repx	0	LEUA17K	17	A		LEU	LYS	-0.337425
USER	2nmq_repx	0	LEUA17M	17	A		LEU	MET	-0.775781
USER	2nmq_repx	0	LEUA17N	17	A		LEU	ASN	1.38924
USER	2nmq_repx	0	LEUA17P	17	A		LEU	PRO	2.95176
USER	2nmq_repx	0	LEUA17Q	17	A		LEU	GLN	0.601365
USER	2nmq_repx	0	LEUA17R	17	A		LEU	ARG	0.266355
USER	2nmq_repx	0	LEUA17S	17	A		LEU	SER	1.55214
USER	2nmq_repx	0	LEUA17T	17	A		LEU	THR	1.07574
USER	2nmq_repx	0	LEUA17V	17	A		LEU	VAL	0.80768
USER	2nmq_repx	0	LEUA17W	17	A		LEU	TRP	0.461009
USER	2nmq_repx	0	LEUA17Y	17	A		LEU	TYR	-0.398762
USER	2nmq_repx	0	LYSA18A	18	A		LYS	ALA	0.975042
USER	2nmq_repx	0	LYSA18C	18	A		LYS	CYS	1.04942
USER	2nmq_repx	0	LYSA18D	18	A		LYS	ASP	1.18618
USER	2nmq_repx	0	LYSA18E	18	A		LYS	GLU	0.916133
USER	2nmq_repx	0	LYSA18F	18	A		LYS	PHE	0.572783
USER	2nmq_repx	0	LYSA18G	18	A		LYS	GLY	1.1115
USER	2nmq_repx	0	LYSA18H	18	A		LYS	HIS	0.89733
USER	2nmq_repx	0	LYSA18I	18	A		LYS	ILE	0.448779
USER	2nmq_repx	0	LYSA18L	18	A		LYS	LEU	0.296889
USER	2nmq_repx	0	LYSA18M	18	A		LYS	MET	0.33687
USER	2nmq_repx	0	LYSA18N	18	A		LYS	ASN	1.06689
USER	2nmq_repx	0	LYSA18P	18	A		LYS	PRO	2.45127
USER	2nmq_repx	0	LYSA18Q	18	A		LYS	GLN	0.335476
USER	2nmq_repx	0	LYSA18R	18	A		LYS	ARG	0.190735
USER	2nmq_repx	0	LYSA18S	18	A		LYS	SER	1.03622
USER	2nmq_repx	0	LYSA18T	18	A		LYS	THR	0.78289
USER	2nmq_repx	0	LYSA18V	18	A		LYS	VAL	0.806623
USER	2nmq_repx	0	LYSA18W	18	A		LYS	TRP	1.20655
USER	2nmq_repx	0	LYSA18Y	18	A		LYS	TYR	0.68951
USER	2nmq_repx	0	GLYA19A	19	A		GLY	ALA	2.80357
USER	2nmq_repx	0	GLYA19C	19	A		GLY	CYS	2.47275
USER	2nmq_repx	0	GLYA19D	19	A		GLY	ASP	3.06001
USER	2nmq_repx	0	GLYA19E	19	A		GLY	GLU	2.23569
USER	2nmq_repx	0	GLYA19F	19	A		GLY	PHE	3.70247
USER	2nmq_repx	0	GLYA19H	19	A		GLY	HIS	4.48593
USER	2nmq_repx	0	GLYA19I	19	A		GLY	ILE	3.54374
USER	2nmq_repx	0	GLYA19K	19	A		GLY	LYS	2.00177
USER	2nmq_repx	0	GLYA19L	19	A		GLY	LEU	1.65153
USER	2nmq_repx	0	GLYA19M	19	A		GLY	MET	1.13141
USER	2nmq_repx	0	GLYA19N	19	A		GLY	ASN	3.3525
USER	2nmq_repx	0	GLYA19P	19	A		GLY	PRO	6.42813
USER	2nmq_repx	0	GLYA19Q	19	A		GLY	GLN	1.98578
USER	2nmq_repx	0	GLYA19R	19	A		GLY	ARG	1.84778
USER	2nmq_repx	0	GLYA19S	19	A		GLY	SER	3.31063
USER	2nmq_repx	0	GLYA19T	19	A		GLY	THR	2.43425
USER	2nmq_repx	0	GLYA19V	19	A		GLY	VAL	3.58909
USER	2nmq_repx	0	GLYA19W	19	A		GLY	TRP	4.18271
USER	2nmq_repx	0	GLYA19Y	19	A		GLY	TYR	4.12846
USER	2nmq_repx	0	GLUA20A	20	A		GLU	ALA	0.432779
USER	2nmq_repx	0	GLUA20C	20	A		GLU	CYS	-0.0351967
USER	2nmq_repx	0	GLUA20D	20	A		GLU	ASP	1.0192
USER	2nmq_repx	0	GLUA20F	20	A		GLU	PHE	0.121644
USER	2nmq_repx	0	GLUA20G	20	A		GLU	GLY	1.02409
USER	2nmq_repx	0	GLUA20H	20	A		GLU	HIS	0.897329
USER	2nmq_repx	0	GLUA20I	20	A		GLU	ILE	-0.553172
USER	2nmq_repx	0	GLUA20K	20	A		GLU	LYS	-0.323772
USER	2nmq_repx	0	GLUA20L	20	A		GLU	LEU	-0.261409
USER	2nmq_repx	0	GLUA20M	20	A		GLU	MET	-0.548527
USER	2nmq_repx	0	GLUA20N	20	A		GLU	ASN	1.03776
USER	2nmq_repx	0	GLUA20P	20	A		GLU	PRO	2.63583
USER	2nmq_repx	0	GLUA20Q	20	A		GLU	GLN	0.153235
USER	2nmq_repx	0	GLUA20R	20	A		GLU	ARG	0.0289393
USER	2nmq_repx	0	GLUA20S	20	A		GLU	SER	0.189904
USER	2nmq_repx	0	GLUA20T	20	A		GLU	THR	0.13313
USER	2nmq_repx	0	GLUA20V	20	A		GLU	VAL	-0.0605024
USER	2nmq_repx	0	GLUA20W	20	A		GLU	TRP	0.438928
USER	2nmq_repx	0	GLUA20Y	20	A		GLU	TYR	0.573298
USER	2nmq_repx	0	THRA21A	21	A		THR	ALA	0.0425238
USER	2nmq_repx	0	THRA21C	21	A		THR	CYS	-0.551918
USER	2nmq_repx	0	THRA21D	21	A		THR	ASP	0.413524
USER	2nmq_repx	0	THRA21E	21	A		THR	GLU	0.137114
USER	2nmq_repx	0	THRA21F	21	A		THR	PHE	-0.42515
USER	2nmq_repx	0	THRA21G	21	A		THR	GLY	0.648198
USER	2nmq_repx	0	THRA21H	21	A		THR	HIS	0.142384
USER	2nmq_repx	0	THRA21I	21	A		THR	ILE	-1.39913
USER	2nmq_repx	0	THRA21K	21	A		THR	LYS	-0.531676
USER	2nmq_repx	0	THRA21L	21	A		THR	LEU	-1.69735
USER	2nmq_repx	0	THRA21M	21	A		THR	MET	-2.06237
USER	2nmq_repx	0	THRA21N	21	A		THR	ASN	0.20387
USER	2nmq_repx	0	THRA21P	21	A		THR	PRO	2.80023
USER	2nmq_repx	0	THRA21Q	21	A		THR	GLN	-0.948204
USER	2nmq_repx	0	THRA21R	21	A		THR	ARG	-1.15996
USER	2nmq_repx	0	THRA21S	21	A		THR	SER	0.373818
USER	2nmq_repx	0	THRA21V	21	A		THR	VAL	-0.287301
USER	2nmq_repx	0	THRA21W	21	A		THR	TRP	0.0663185
USER	2nmq_repx	0	THRA21Y	21	A		THR	TYR	-0.328404
USER	2nmq_repx	0	THRA22A	22	A		THR	ALA	0.358636
USER	2nmq_repx	0	THRA22C	22	A		THR	CYS	-0.0382359
USER	2nmq_repx	0	THRA22D	22	A		THR	ASP	0.796508
USER	2nmq_repx	0	THRA22E	22	A		THR	GLU	0.174282
USER	2nmq_repx	0	THRA22F	22	A		THR	PHE	-0.0484661
USER	2nmq_repx	0	THRA22G	22	A		THR	GLY	0.415623
USER	2nmq_repx	0	THRA22H	22	A		THR	HIS	0.502827
USER	2nmq_repx	0	THRA22I	22	A		THR	ILE	0.520609
USER	2nmq_repx	0	THRA22K	22	A		THR	LYS	0.208594
USER	2nmq_repx	0	THRA22L	22	A		THR	LEU	0.104623
USER	2nmq_repx	0	THRA22M	22	A		THR	MET	0.206008
USER	2nmq_repx	0	THRA22N	22	A		THR	ASN	0.282944
USER	2nmq_repx	0	THRA22P	22	A		THR	PRO	2.26718
USER	2nmq_repx	0	THRA22Q	22	A		THR	GLN	0.439992
USER	2nmq_repx	0	THRA22R	22	A		THR	ARG	0.349598
USER	2nmq_repx	0	THRA22S	22	A		THR	SER	0.0719345
USER	2nmq_repx	0	THRA22V	22	A		THR	VAL	0.402186
USER	2nmq_repx	0	THRA22W	22	A		THR	TRP	0.478363
USER	2nmq_repx	0	THRA22Y	22	A		THR	TYR	0.281172
USER	2nmq_repx	0	THRA23A	23	A		THR	ALA	0.442204
USER	2nmq_repx	0	THRA23C	23	A		THR	CYS	0.0158511
USER	2nmq_repx	0	THRA23D	23	A		THR	ASP	0.87318
USER	2nmq_repx	0	THRA23E	23	A		THR	GLU	0.716541
USER	2nmq_repx	0	THRA23F	23	A		THR	PHE	-0.471389
USER	2nmq_repx	0	THRA23G	23	A		THR	GLY	0.828829
USER	2nmq_repx	0	THRA23H	23	A		THR	HIS	0.81682
USER	2nmq_repx	0	THRA23I	23	A		THR	ILE	-0.650288
USER	2nmq_repx	0	THRA23K	23	A		THR	LYS	0.0741397
USER	2nmq_repx	0	THRA23L	23	A		THR	LEU	-1.84022
USER	2nmq_repx	0	THRA23M	23	A		THR	MET	-2.11617
USER	2nmq_repx	0	THRA23N	23	A		THR	ASN	0.888641
USER	2nmq_repx	0	THRA23P	23	A		THR	PRO	0.968984
USER	2nmq_repx	0	THRA23Q	23	A		THR	GLN	0.310732
USER	2nmq_repx	0	THRA23R	23	A		THR	ARG	0.120654
USER	2nmq_repx	0	THRA23S	23	A		THR	SER	0.513657
USER	2nmq_repx	0	THRA23V	23	A		THR	VAL	0.0589939
USER	2nmq_repx	0	THRA23W	23	A		THR	TRP	-0.280544
USER	2nmq_repx	0	THRA23Y	23	A		THR	TYR	-0.257916
USER	2nmq_repx	0	LYSA24A	24	A		LYS	ALA	0.327164
USER	2nmq_repx	0	LYSA24C	24	A		LYS	CYS	0.26277
USER	2nmq_repx	0	LYSA24D	24	A		LYS	ASP	0.191551
USER	2nmq_repx	0	LYSA24E	24	A		LYS	GLU	-0.169721
USER	2nmq_repx	0	LYSA24F	24	A		LYS	PHE	0.149478
USER	2nmq_repx	0	LYSA24G	24	A		LYS	GLY	0.41581
USER	2nmq_repx	0	LYSA24H	24	A		LYS	HIS	0.38252
USER	2nmq_repx	0	LYSA24I	24	A		LYS	ILE	0.0811675
USER	2nmq_repx	0	LYSA24L	24	A		LYS	LEU	0.0385142
USER	2nmq_repx	0	LYSA24M	24	A		LYS	MET	0.180587
USER	2nmq_repx	0	LYSA24N	24	A		LYS	ASN	0.310825
USER	2nmq_repx	0	LYSA24P	24	A		LYS	PRO	2.03679
USER	2nmq_repx	0	LYSA24Q	24	A		LYS	GLN	0.127047
USER	2nmq_repx	0	LYSA24R	24	A		LYS	ARG	0.214416
USER	2nmq_repx	0	LYSA24S	24	A		LYS	SER	0.278846
USER	2nmq_repx	0	LYSA24T	24	A		LYS	THR	-0.0456287
USER	2nmq_repx	0	LYSA24V	24	A		LYS	VAL	0.11047
USER	2nmq_repx	0	LYSA24W	24	A		LYS	TRP	0.170718
USER	2nmq_repx	0	LYSA24Y	24	A		LYS	TYR	0.155827
USER	2nmq_repx	0	ALAA25C	25	A		ALA	CYS	0.367877
USER	2nmq_repx	0	ALAA25D	25	A		ALA	ASP	0.757769
USER	2nmq_repx	0	ALAA25E	25	A		ALA	GLU	1.6695
USER	2nmq_repx	0	ALAA25F	25	A		ALA	PHE	1.23945
USER	2nmq_repx	0	ALAA25G	25	A		ALA	GLY	1.24562
USER	2nmq_repx	0	ALAA25H	25	A		ALA	HIS	0.881692
USER	2nmq_repx	0	ALAA25I	25	A		ALA	ILE	3.12684
USER	2nmq_repx	0	ALAA25K	25	A		ALA	LYS	0.242835
USER	2nmq_repx	0	ALAA25L	25	A		ALA	LEU	1.21267
USER	2nmq_repx	0	ALAA25M	25	A		ALA	MET	-0.282555
USER	2nmq_repx	0	ALAA25N	25	A		ALA	ASN	0.989097
USER	2nmq_repx	0	ALAA25P	25	A		ALA	PRO	4.7379
USER	2nmq_repx	0	ALAA25Q	25	A		ALA	GLN	1.30191
USER	2nmq_repx	0	ALAA25R	25	A		ALA	ARG	0.628277
USER	2nmq_repx	0	ALAA25S	25	A		ALA	SER	1.12693
USER	2nmq_repx	0	ALAA25T	25	A		ALA	THR	3.21522
USER	2nmq_repx	0	ALAA25V	25	A		ALA	VAL	0.376664
USER	2nmq_repx	0	ALAA25W	25	A		ALA	TRP	-0.0243103
USER	2nmq_repx	0	ALAA25Y	25	A		ALA	TYR	2.50361
USER	2nmq_repx	0	VALA26A	26	A		VAL	ALA	0.0327265
USER	2nmq_repx	0	VALA26C	26	A		VAL	CYS	-0.223953
USER	2nmq_repx	0	VALA26D	26	A		VAL	ASP	0.162033
USER	2nmq_repx	0	VALA26E	26	A		VAL	GLU	-0.309733
USER	2nmq_repx	0	VALA26F	26	A		VAL	PHE	-0.0172766
USER	2nmq_repx	0	VALA26G	26	A		VAL	GLY	0.07703
USER	2nmq_repx	0	VALA26H	26	A		VAL	HIS	0.131714
USER	2nmq_repx	0	VALA26I	26	A		VAL	ILE	-0.398176
USER	2nmq_repx	0	VALA26K	26	A		VAL	LYS	-0.731274
USER	2nmq_repx	0	VALA26L	26	A		VAL	LEU	-0.62912
USER	2nmq_repx	0	VALA26M	26	A		VAL	MET	-0.800882
USER	2nmq_repx	0	VALA26N	26	A		VAL	ASN	-0.0781727
USER	2nmq_repx	0	VALA26P	26	A		VAL	PRO	-1.01469
USER	2nmq_repx	0	VALA26Q	26	A		VAL	GLN	-0.389793
USER	2nmq_repx	0	VALA26R	26	A		VAL	ARG	-0.731379
USER	2nmq_repx	0	VALA26S	26	A		VAL	SER	0.146434
USER	2nmq_repx	0	VALA26T	26	A		VAL	THR	0.0153944
USER	2nmq_repx	0	VALA26W	26	A		VAL	TRP	0.0201247
USER	2nmq_repx	0	VALA26Y	26	A		VAL	TYR	0.00511834
USER	2nmq_repx	0	ASPA27A	27	A		ASP	ALA	0.344306
USER	2nmq_repx	0	ASPA27C	27	A		ASP	CYS	0.0339669
USER	2nmq_repx	0	ASPA27E	27	A		ASP	GLU	0.515729
USER	2nmq_repx	0	ASPA27F	27	A		ASP	PHE	0.358767
USER	2nmq_repx	0	ASPA27G	27	A		ASP	GLY	0.905509
USER	2nmq_repx	0	ASPA27H	27	A		ASP	HIS	0.380245
USER	2nmq_repx	0	ASPA27I	27	A		ASP	ILE	0.384611
USER	2nmq_repx	0	ASPA27K	27	A		ASP	LYS	-0.0235862
USER	2nmq_repx	0	ASPA27L	27	A		ASP	LEU	0.952256
USER	2nmq_repx	0	ASPA27M	27	A		ASP	MET	-0.0683228
USER	2nmq_repx	0	ASPA27N	27	A		ASP	ASN	0.177187
USER	2nmq_repx	0	ASPA27P	27	A		ASP	PRO	3.60906
USER	2nmq_repx	0	ASPA27Q	27	A		ASP	GLN	0.625308
USER	2nmq_repx	0	ASPA27R	27	A		ASP	ARG	0.244838
USER	2nmq_repx	0	ASPA27S	27	A		ASP	SER	0.654528
USER	2nmq_repx	0	ASPA27T	27	A		ASP	THR	0.738559
USER	2nmq_repx	0	ASPA27V	27	A		ASP	VAL	0.732411
USER	2nmq_repx	0	ASPA27W	27	A		ASP	TRP	0.73055
USER	2nmq_repx	0	ASPA27Y	27	A		ASP	TYR	0.52193
USER	2nmq_repx	0	ALAA28C	28	A		ALA	CYS	0.405679
USER	2nmq_repx	0	ALAA28D	28	A		ALA	ASP	0.26674
USER	2nmq_repx	0	ALAA28E	28	A		ALA	GLU	0.819108
USER	2nmq_repx	0	ALAA28F	28	A		ALA	PHE	-0.888089
USER	2nmq_repx	0	ALAA28G	28	A		ALA	GLY	0.677109
USER	2nmq_repx	0	ALAA28H	28	A		ALA	HIS	0.913065
USER	2nmq_repx	0	ALAA28I	28	A		ALA	ILE	-0.435609
USER	2nmq_repx	0	ALAA28K	28	A		ALA	LYS	0.0208577
USER	2nmq_repx	0	ALAA28L	28	A		ALA	LEU	-0.44693
USER	2nmq_repx	0	ALAA28M	28	A		ALA	MET	-0.65699
USER	2nmq_repx	0	ALAA28N	28	A		ALA	ASN	0.23983
USER	2nmq_repx	0	ALAA28P	28	A		ALA	PRO	-0.735201
USER	2nmq_repx	0	ALAA28Q	28	A		ALA	GLN	-0.564063
USER	2nmq_repx	0	ALAA28R	28	A		ALA	ARG	-0.2087
USER	2nmq_repx	0	ALAA28S	28	A		ALA	SER	0.214588
USER	2nmq_repx	0	ALAA28T	28	A		ALA	THR	-0.402099
USER	2nmq_repx	0	ALAA28V	28	A		ALA	VAL	-0.271166
USER	2nmq_repx	0	ALAA28W	28	A		ALA	TRP	0.497091
USER	2nmq_repx	0	ALAA28Y	28	A		ALA	TYR	-0.633617
USER	2nmq_repx	0	GLUA29A	29	A		GLU	ALA	-0.223851
USER	2nmq_repx	0	GLUA29C	29	A		GLU	CYS	0.536657
USER	2nmq_repx	0	GLUA29D	29	A		GLU	ASP	0.669945
USER	2nmq_repx	0	GLUA29F	29	A		GLU	PHE	0.0529115
USER	2nmq_repx	0	GLUA29G	29	A		GLU	GLY	0.626278
USER	2nmq_repx	0	GLUA29H	29	A		GLU	HIS	-0.200784
USER	2nmq_repx	0	GLUA29I	29	A		GLU	ILE	0.00814087
USER	2nmq_repx	0	GLUA29K	29	A		GLU	LYS	-0.289656
USER	2nmq_repx	0	GLUA29L	29	A		GLU	LEU	-0.279878
USER	2nmq_repx	0	GLUA29M	29	A		GLU	MET	-0.450063
USER	2nmq_repx	0	GLUA29N	29	A		GLU	ASN	-0.651255
USER	2nmq_repx	0	GLUA29P	29	A		GLU	PRO	-0.763344
USER	2nmq_repx	0	GLUA29Q	29	A		GLU	GLN	-0.579153
USER	2nmq_repx	0	GLUA29R	29	A		GLU	ARG	-0.267244
USER	2nmq_repx	0	GLUA29S	29	A		GLU	SER	0.472468
USER	2nmq_repx	0	GLUA29T	29	A		GLU	THR	0.405034
USER	2nmq_repx	0	GLUA29V	29	A		GLU	VAL	0.3357
USER	2nmq_repx	0	GLUA29W	29	A		GLU	TRP	0.519945
USER	2nmq_repx	0	GLUA29Y	29	A		GLU	TYR	0.204106
USER	2nmq_repx	0	THRA30A	30	A		THR	ALA	0.500197
USER	2nmq_repx	0	THRA30C	30	A		THR	CYS	1.28812
USER	2nmq_repx	0	THRA30D	30	A		THR	ASP	1.15532
USER	2nmq_repx	0	THRA30E	30	A		THR	GLU	0.742935
USER	2nmq_repx	0	THRA30F	30	A		THR	PHE	0.419488
USER	2nmq_repx	0	THRA30G	30	A		THR	GLY	1.43714
USER	2nmq_repx	0	THRA30H	30	A		THR	HIS	1.04585
USER	2nmq_repx	0	THRA30I	30	A		THR	ILE	0.339054
USER	2nmq_repx	0	THRA30K	30	A		THR	LYS	0.281742
USER	2nmq_repx	0	THRA30L	30	A		THR	LEU	0.142068
USER	2nmq_repx	0	THRA30M	30	A		THR	MET	0.287974
USER	2nmq_repx	0	THRA30N	30	A		THR	ASN	1.16707
USER	2nmq_repx	0	THRA30P	30	A		THR	PRO	-1.06018
USER	2nmq_repx	0	THRA30Q	30	A		THR	GLN	0.367765
USER	2nmq_repx	0	THRA30R	30	A		THR	ARG	0.426088
USER	2nmq_repx	0	THRA30S	30	A		THR	SER	0.147036
USER	2nmq_repx	0	THRA30V	30	A		THR	VAL	0.853986
USER	2nmq_repx	0	THRA30W	30	A		THR	TRP	0.592324
USER	2nmq_repx	0	THRA30Y	30	A		THR	TYR	0.555043
USER	2nmq_repx	0	ALAA31C	31	A		ALA	CYS	-0.153554
USER	2nmq_repx	0	ALAA31D	31	A		ALA	ASP	1.7281
USER	2nmq_repx	0	ALAA31E	31	A		ALA	GLU	1.92052
USER	2nmq_repx	0	ALAA31F	31	A		ALA	PHE	3.36142
USER	2nmq_repx	0	ALAA31G	31	A		ALA	GLY	1.95584
USER	2nmq_repx	0	ALAA31H	31	A		ALA	HIS	4.11668
USER	2nmq_repx	0	ALAA31I	31	A		ALA	ILE	1.07737
USER	2nmq_repx	0	ALAA31K	31	A		ALA	LYS	2.84235
USER	2nmq_repx	0	ALAA31L	31	A		ALA	LEU	-1.22814
USER	2nmq_repx	0	ALAA31M	31	A		ALA	MET	-1.3514
USER	2nmq_repx	0	ALAA31N	31	A		ALA	ASN	1.9098
USER	2nmq_repx	0	ALAA31P	31	A		ALA	PRO	5.00179
USER	2nmq_repx	0	ALAA31Q	31	A		ALA	GLN	0.796949
USER	2nmq_repx	0	ALAA31R	31	A		ALA	ARG	9.1513
USER	2nmq_repx	0	ALAA31S	31	A		ALA	SER	1.6974
USER	2nmq_repx	0	ALAA31T	31	A		ALA	THR	-0.0278666
USER	2nmq_repx	0	ALAA31V	31	A		ALA	VAL	-0.548954
USER	2nmq_repx	0	ALAA31W	31	A		ALA	TRP	6.92676
USER	2nmq_repx	0	ALAA31Y	31	A		ALA	TYR	5.36362
USER	2nmq_repx	0	GLUA32A	32	A		GLU	ALA	0.387989
USER	2nmq_repx	0	GLUA32C	32	A		GLU	CYS	0.132884
USER	2nmq_repx	0	GLUA32D	32	A		GLU	ASP	0.778666
USER	2nmq_repx	0	GLUA32F	32	A		GLU	PHE	-1.60377
USER	2nmq_repx	0	GLUA32G	32	A		GLU	GLY	1.04847
USER	2nmq_repx	0	GLUA32H	32	A		GLU	HIS	0.0649672
USER	2nmq_repx	0	GLUA32I	32	A		GLU	ILE	-0.88918
USER	2nmq_repx	0	GLUA32K	32	A		GLU	LYS	-0.678444
USER	2nmq_repx	0	GLUA32L	32	A		GLU	LEU	-0.983388
USER	2nmq_repx	0	GLUA32M	32	A		GLU	MET	-1.79878
USER	2nmq_repx	0	GLUA32N	32	A		GLU	ASN	0.515986
USER	2nmq_repx	0	GLUA32P	32	A		GLU	PRO	2.99852
USER	2nmq_repx	0	GLUA32Q	32	A		GLU	GLN	-0.331442
USER	2nmq_repx	0	GLUA32R	32	A		GLU	ARG	-0.213823
USER	2nmq_repx	0	GLUA32S	32	A		GLU	SER	1.10831
USER	2nmq_repx	0	GLUA32T	32	A		GLU	THR	0.75908
USER	2nmq_repx	0	GLUA32V	32	A		GLU	VAL	-0.160545
USER	2nmq_repx	0	GLUA32W	32	A		GLU	TRP	-0.630522
USER	2nmq_repx	0	GLUA32Y	32	A		GLU	TYR	-1.21957
USER	2nmq_repx	0	LYSA33A	33	A		LYS	ALA	0.555868
USER	2nmq_repx	0	LYSA33C	33	A		LYS	CYS	1.09424
USER	2nmq_repx	0	LYSA33D	33	A		LYS	ASP	1.08404
USER	2nmq_repx	0	LYSA33E	33	A		LYS	GLU	0.803181
USER	2nmq_repx	0	LYSA33F	33	A		LYS	PHE	0.135047
USER	2nmq_repx	0	LYSA33G	33	A		LYS	GLY	1.25043
USER	2nmq_repx	0	LYSA33H	33	A		LYS	HIS	0.536164
USER	2nmq_repx	0	LYSA33I	33	A		LYS	ILE	0.0401123
USER	2nmq_repx	0	LYSA33L	33	A		LYS	LEU	0.0804145
USER	2nmq_repx	0	LYSA33M	33	A		LYS	MET	0.0450716
USER	2nmq_repx	0	LYSA33N	33	A		LYS	ASN	0.496127
USER	2nmq_repx	0	LYSA33P	33	A		LYS	PRO	1.83993
USER	2nmq_repx	0	LYSA33Q	33	A		LYS	GLN	0.248422
USER	2nmq_repx	0	LYSA33R	33	A		LYS	ARG	0.395373
USER	2nmq_repx	0	LYSA33S	33	A		LYS	SER	0.707614
USER	2nmq_repx	0	LYSA33T	33	A		LYS	THR	1.07199
USER	2nmq_repx	0	LYSA33V	33	A		LYS	VAL	0.632515
USER	2nmq_repx	0	LYSA33W	33	A		LYS	TRP	0.592281
USER	2nmq_repx	0	LYSA33Y	33	A		LYS	TYR	-0.462827
USER	2nmq_repx	0	ALAA34C	34	A		ALA	CYS	0.29734
USER	2nmq_repx	0	ALAA34D	34	A		ALA	ASP	0.627174
USER	2nmq_repx	0	ALAA34E	34	A		ALA	GLU	0.159908
USER	2nmq_repx	0	ALAA34F	34	A		ALA	PHE	-0.597135
USER	2nmq_repx	0	ALAA34G	34	A		ALA	GLY	0.902797
USER	2nmq_repx	0	ALAA34H	34	A		ALA	HIS	0.517611
USER	2nmq_repx	0	ALAA34I	34	A		ALA	ILE	-0.485651
USER	2nmq_repx	0	ALAA34K	34	A		ALA	LYS	-0.375695
USER	2nmq_repx	0	ALAA34L	34	A		ALA	LEU	-0.449164
USER	2nmq_repx	0	ALAA34M	34	A		ALA	MET	-1.11875
USER	2nmq_repx	0	ALAA34N	34	A		ALA	ASN	0.169975
USER	2nmq_repx	0	ALAA34P	34	A		ALA	PRO	2.87359
USER	2nmq_repx	0	ALAA34Q	34	A		ALA	GLN	-0.388084
USER	2nmq_repx	0	ALAA34R	34	A		ALA	ARG	-0.363335
USER	2nmq_repx	0	ALAA34S	34	A		ALA	SER	0.291727
USER	2nmq_repx	0	ALAA34T	34	A		ALA	THR	0.0630853
USER	2nmq_repx	0	ALAA34V	34	A		ALA	VAL	0.220708
USER	2nmq_repx	0	ALAA34W	34	A		ALA	TRP	-1.22838
USER	2nmq_repx	0	ALAA34Y	34	A		ALA	TYR	-0.448668
USER	2nmq_repx	0	PHEA35A	35	A		PHE	ALA	0.391736
USER	2nmq_repx	0	PHEA35C	35	A		PHE	CYS	2.76535
USER	2nmq_repx	0	PHEA35D	35	A		PHE	ASP	4.19055
USER	2nmq_repx	0	PHEA35E	35	A		PHE	GLU	4.44103
USER	2nmq_repx	0	PHEA35G	35	A		PHE	GLY	2.26269
USER	2nmq_repx	0	PHEA35H	35	A		PHE	HIS	1.31981
USER	2nmq_repx	0	PHEA35I	35	A		PHE	ILE	2.11697
USER	2nmq_repx	0	PHEA35K	35	A		PHE	LYS	3.18403
USER	2nmq_repx	0	PHEA35L	35	A		PHE	LEU	-0.179098
USER	2nmq_repx	0	PHEA35M	35	A		PHE	MET	0.420125
USER	2nmq_repx	0	PHEA35N	35	A		PHE	ASN	2.68906
USER	2nmq_repx	0	PHEA35P	35	A		PHE	PRO	1.60149
USER	2nmq_repx	0	PHEA35Q	35	A		PHE	GLN	3.37395
USER	2nmq_repx	0	PHEA35R	35	A		PHE	ARG	2.91258
USER	2nmq_repx	0	PHEA35S	35	A		PHE	SER	1.00716
USER	2nmq_repx	0	PHEA35T	35	A		PHE	THR	0.533966
USER	2nmq_repx	0	PHEA35V	35	A		PHE	VAL	1.80332
USER	2nmq_repx	0	PHEA35W	35	A		PHE	TRP	3.47527
USER	2nmq_repx	0	PHEA35Y	35	A		PHE	TYR	3.21246
USER	2nmq_repx	0	LYSA36A	36	A		LYS	ALA	0.714904
USER	2nmq_repx	0	LYSA36C	36	A		LYS	CYS	1.26533
USER	2nmq_repx	0	LYSA36D	36	A		LYS	ASP	2.15309
USER	2nmq_repx	0	LYSA36E	36	A		LYS	GLU	0.983349
USER	2nmq_repx	0	LYSA36F	36	A		LYS	PHE	0.182583
USER	2nmq_repx	0	LYSA36G	36	A		LYS	GLY	1.55862
USER	2nmq_repx	0	LYSA36H	36	A		LYS	HIS	1.43574
USER	2nmq_repx	0	LYSA36I	36	A		LYS	ILE	-0.101687
USER	2nmq_repx	0	LYSA36L	36	A		LYS	LEU	-0.0502662
USER	2nmq_repx	0	LYSA36M	36	A		LYS	MET	-0.393435
USER	2nmq_repx	0	LYSA36N	36	A		LYS	ASN	1.49461
USER	2nmq_repx	0	LYSA36P	36	A		LYS	PRO	5.58421
USER	2nmq_repx	0	LYSA36Q	36	A		LYS	GLN	0.80104
USER	2nmq_repx	0	LYSA36R	36	A		LYS	ARG	0.280263
USER	2nmq_repx	0	LYSA36S	36	A		LYS	SER	0.828475
USER	2nmq_repx	0	LYSA36T	36	A		LYS	THR	0.931546
USER	2nmq_repx	0	LYSA36V	36	A		LYS	VAL	0.649086
USER	2nmq_repx	0	LYSA36W	36	A		LYS	TRP	0.59544
USER	2nmq_repx	0	LYSA36Y	36	A		LYS	TYR	0.442961
USER	2nmq_repx	0	GLNA37A	37	A		GLN	ALA	0.303684
USER	2nmq_repx	0	GLNA37C	37	A		GLN	CYS	0.968254
USER	2nmq_repx	0	GLNA37D	37	A		GLN	ASP	0.945352
USER	2nmq_repx	0	GLNA37E	37	A		GLN	GLU	0.510804
USER	2nmq_repx	0	GLNA37F	37	A		GLN	PHE	0.0864228
USER	2nmq_repx	0	GLNA37G	37	A		GLN	GLY	0.942346
USER	2nmq_repx	0	GLNA37H	37	A		GLN	HIS	0.241729
USER	2nmq_repx	0	GLNA37I	37	A		GLN	ILE	0.112117
USER	2nmq_repx	0	GLNA37K	37	A		GLN	LYS	0.0364732
USER	2nmq_repx	0	GLNA37L	37	A		GLN	LEU	0.276744
USER	2nmq_repx	0	GLNA37M	37	A		GLN	MET	-0.0408258
USER	2nmq_repx	0	GLNA37N	37	A		GLN	ASN	0.340493
USER	2nmq_repx	0	GLNA37P	37	A		GLN	PRO	2.1715
USER	2nmq_repx	0	GLNA37R	37	A		GLN	ARG	-0.387587
USER	2nmq_repx	0	GLNA37S	37	A		GLN	SER	0.764359
USER	2nmq_repx	0	GLNA37T	37	A		GLN	THR	0.756397
USER	2nmq_repx	0	GLNA37V	37	A		GLN	VAL	0.575361
USER	2nmq_repx	0	GLNA37W	37	A		GLN	TRP	0.0931568
USER	2nmq_repx	0	GLNA37Y	37	A		GLN	TYR	0.193219
USER	2nmq_repx	0	TYRA38A	38	A		TYR	ALA	1.37416
USER	2nmq_repx	0	TYRA38C	38	A		TYR	CYS	2.15286
USER	2nmq_repx	0	TYRA38D	38	A		TYR	ASP	2.27572
USER	2nmq_repx	0	TYRA38E	38	A		TYR	GLU	1.32816
USER	2nmq_repx	0	TYRA38F	38	A		TYR	PHE	-0.431582
USER	2nmq_repx	0	TYRA38G	38	A		TYR	GLY	2.31264
USER	2nmq_repx	0	TYRA38H	38	A		TYR	HIS	1.50022
USER	2nmq_repx	0	TYRA38I	38	A		TYR	ILE	0.31628
USER	2nmq_repx	0	TYRA38K	38	A		TYR	LYS	0.625077
USER	2nmq_repx	0	TYRA38L	38	A		TYR	LEU	0.275918
USER	2nmq_repx	0	TYRA38M	38	A		TYR	MET	-0.771434
USER	2nmq_repx	0	TYRA38N	38	A		TYR	ASN	2.05836
USER	2nmq_repx	0	TYRA38P	38	A		TYR	PRO	4.02328
USER	2nmq_repx	0	TYRA38Q	38	A		TYR	GLN	1.26288
USER	2nmq_repx	0	TYRA38R	38	A		TYR	ARG	0.955124
USER	2nmq_repx	0	TYRA38S	38	A		TYR	SER	2.31587
USER	2nmq_repx	0	TYRA38T	38	A		TYR	THR	1.6122
USER	2nmq_repx	0	TYRA38V	38	A		TYR	VAL	1.26347
USER	2nmq_repx	0	TYRA38W	38	A		TYR	TRP	-0.851103
USER	2nmq_repx	0	ALAA39C	39	A		ALA	CYS	0.192457
USER	2nmq_repx	0	ALAA39D	39	A		ALA	ASP	2.40677
USER	2nmq_repx	0	ALAA39E	39	A		ALA	GLU	2.91596
USER	2nmq_repx	0	ALAA39F	39	A		ALA	PHE	10.9849
USER	2nmq_repx	0	ALAA39G	39	A		ALA	GLY	1.82149
USER	2nmq_repx	0	ALAA39H	39	A		ALA	HIS	8.11607
USER	2nmq_repx	0	ALAA39I	39	A		ALA	ILE	-0.227007
USER	2nmq_repx	0	ALAA39K	39	A		ALA	LYS	1.66239
USER	2nmq_repx	0	ALAA39L	39	A		ALA	LEU	-2.87886
USER	2nmq_repx	0	ALAA39M	39	A		ALA	MET	-1.90124
USER	2nmq_repx	0	ALAA39N	39	A		ALA	ASN	1.17048
USER	2nmq_repx	0	ALAA39P	39	A		ALA	PRO	6.01385
USER	2nmq_repx	0	ALAA39Q	39	A		ALA	GLN	0.98701
USER	2nmq_repx	0	ALAA39R	39	A		ALA	ARG	4.1741
USER	2nmq_repx	0	ALAA39S	39	A		ALA	SER	0.821494
USER	2nmq_repx	0	ALAA39T	39	A		ALA	THR	1.13558
USER	2nmq_repx	0	ALAA39V	39	A		ALA	VAL	0.384565
USER	2nmq_repx	0	ALAA39W	39	A		ALA	TRP	10.5286
USER	2nmq_repx	0	ALAA39Y	39	A		ALA	TYR	12.193
USER	2nmq_repx	0	ASNA40A	40	A		ASN	ALA	-0.0586259
USER	2nmq_repx	0	ASNA40C	40	A		ASN	CYS	0.764348
USER	2nmq_repx	0	ASNA40D	40	A		ASN	ASP	1.23436
USER	2nmq_repx	0	ASNA40E	40	A		ASN	GLU	0.591558
USER	2nmq_repx	0	ASNA40F	40	A		ASN	PHE	-0.481222
USER	2nmq_repx	0	ASNA40G	40	A		ASN	GLY	0.710308
USER	2nmq_repx	0	ASNA40H	40	A		ASN	HIS	-0.180071
USER	2nmq_repx	0	ASNA40I	40	A		ASN	ILE	0.127494
USER	2nmq_repx	0	ASNA40K	40	A		ASN	LYS	-0.271215
USER	2nmq_repx	0	ASNA40L	40	A		ASN	LEU	-0.0869799
USER	2nmq_repx	0	ASNA40M	40	A		ASN	MET	-0.345125
USER	2nmq_repx	0	ASNA40P	40	A		ASN	PRO	2.0802
USER	2nmq_repx	0	ASNA40Q	40	A		ASN	GLN	-0.224049
USER	2nmq_repx	0	ASNA40R	40	A		ASN	ARG	-0.402538
USER	2nmq_repx	0	ASNA40S	40	A		ASN	SER	0.51942
USER	2nmq_repx	0	ASNA40T	40	A		ASN	THR	0.780921
USER	2nmq_repx	0	ASNA40V	40	A		ASN	VAL	0.609946
USER	2nmq_repx	0	ASNA40W	40	A		ASN	TRP	-0.191712
USER	2nmq_repx	0	ASNA40Y	40	A		ASN	TYR	-0.150817
USER	2nmq_repx	0	ASPA41A	41	A		ASP	ALA	-1.17954
USER	2nmq_repx	0	ASPA41C	41	A		ASP	CYS	-0.530064
USER	2nmq_repx	0	ASPA41E	41	A		ASP	GLU	-0.776368
USER	2nmq_repx	0	ASPA41F	41	A		ASP	PHE	-1.07026
USER	2nmq_repx	0	ASPA41G	41	A		ASP	GLY	-0.876657
USER	2nmq_repx	0	ASPA41H	41	A		ASP	HIS	-0.452681
USER	2nmq_repx	0	ASPA41I	41	A		ASP	ILE	-1.16615
USER	2nmq_repx	0	ASPA41K	41	A		ASP	LYS	-1.81868
USER	2nmq_repx	0	ASPA41L	41	A		ASP	LEU	-1.74493
USER	2nmq_repx	0	ASPA41M	41	A		ASP	MET	-1.56448
USER	2nmq_repx	0	ASPA41N	41	A		ASP	ASN	-0.579747
USER	2nmq_repx	0	ASPA41P	41	A		ASP	PRO	1.31577
USER	2nmq_repx	0	ASPA41Q	41	A		ASP	GLN	-0.958076
USER	2nmq_repx	0	ASPA41R	41	A		ASP	ARG	-1.37215
USER	2nmq_repx	0	ASPA41S	41	A		ASP	SER	-0.667849
USER	2nmq_repx	0	ASPA41T	41	A		ASP	THR	-0.46941
USER	2nmq_repx	0	ASPA41V	41	A		ASP	VAL	-0.370037
USER	2nmq_repx	0	ASPA41W	41	A		ASP	TRP	-0.888314
USER	2nmq_repx	0	ASPA41Y	41	A		ASP	TYR	-1.01383
USER	2nmq_repx	0	ASNA42A	42	A		ASN	ALA	0.979873
USER	2nmq_repx	0	ASNA42C	42	A		ASN	CYS	1.15396
USER	2nmq_repx	0	ASNA42D	42	A		ASN	ASP	1.86884
USER	2nmq_repx	0	ASNA42E	42	A		ASN	GLU	0.716713
USER	2nmq_repx	0	ASNA42F	42	A		ASN	PHE	-0.25473
USER	2nmq_repx	0	ASNA42G	42	A		ASN	GLY	1.85255
USER	2nmq_repx	0	ASNA42H	42	A		ASN	HIS	0.128409
USER	2nmq_repx	0	ASNA42I	42	A		ASN	ILE	-0.385031
USER	2nmq_repx	0	ASNA42K	42	A		ASN	LYS	-0.0545679
USER	2nmq_repx	0	ASNA42L	42	A		ASN	LEU	0.00187481
USER	2nmq_repx	0	ASNA42M	42	A		ASN	MET	-0.0722623
USER	2nmq_repx	0	ASNA42P	42	A		ASN	PRO	3.60497
USER	2nmq_repx	0	ASNA42Q	42	A		ASN	GLN	0.32209
USER	2nmq_repx	0	ASNA42R	42	A		ASN	ARG	0.0265694
USER	2nmq_repx	0	ASNA42S	42	A		ASN	SER	0.816818
USER	2nmq_repx	0	ASNA42T	42	A		ASN	THR	0.986368
USER	2nmq_repx	0	ASNA42V	42	A		ASN	VAL	0.838611
USER	2nmq_repx	0	ASNA42W	42	A		ASN	TRP	0.333469
USER	2nmq_repx	0	ASNA42Y	42	A		ASN	TYR	-0.140493
USER	2nmq_repx	0	GLYA43A	43	A		GLY	ALA	2.11283
USER	2nmq_repx	0	GLYA43C	43	A		GLY	CYS	2.13212
USER	2nmq_repx	0	GLYA43D	43	A		GLY	ASP	2.17097
USER	2nmq_repx	0	GLYA43E	43	A		GLY	GLU	2.23722
USER	2nmq_repx	0	GLYA43F	43	A		GLY	PHE	1.95127
USER	2nmq_repx	0	GLYA43H	43	A		GLY	HIS	2.11029
USER	2nmq_repx	0	GLYA43I	43	A		GLY	ILE	4.62705
USER	2nmq_repx	0	GLYA43K	43	A		GLY	LYS	1.26934
USER	2nmq_repx	0	GLYA43L	43	A		GLY	LEU	2.14339
USER	2nmq_repx	0	GLYA43M	43	A		GLY	MET	2.17517
USER	2nmq_repx	0	GLYA43N	43	A		GLY	ASN	1.65033
USER	2nmq_repx	0	GLYA43P	43	A		GLY	PRO	6.14795
USER	2nmq_repx	0	GLYA43Q	43	A		GLY	GLN	1.7712
USER	2nmq_repx	0	GLYA43R	43	A		GLY	ARG	0.929948
USER	2nmq_repx	0	GLYA43S	43	A		GLY	SER	1.96244
USER	2nmq_repx	0	GLYA43T	43	A		GLY	THR	2.97247
USER	2nmq_repx	0	GLYA43V	43	A		GLY	VAL	3.13183
USER	2nmq_repx	0	GLYA43W	43	A		GLY	TRP	2.11523
USER	2nmq_repx	0	GLYA43Y	43	A		GLY	TYR	2.00847
USER	2nmq_repx	0	VALA44A	44	A		VAL	ALA	1.3302
USER	2nmq_repx	0	VALA44C	44	A		VAL	CYS	0.900837
USER	2nmq_repx	0	VALA44D	44	A		VAL	ASP	3.18193
USER	2nmq_repx	0	VALA44E	44	A		VAL	GLU	2.6144
USER	2nmq_repx	0	VALA44F	44	A		VAL	PHE	1.97303
USER	2nmq_repx	0	VALA44G	44	A		VAL	GLY	2.19559
USER	2nmq_repx	0	VALA44H	44	A		VAL	HIS	3.02666
USER	2nmq_repx	0	VALA44I	44	A		VAL	ILE	-1.16803
USER	2nmq_repx	0	VALA44K	44	A		VAL	LYS	0.719232
USER	2nmq_repx	0	VALA44L	44	A		VAL	LEU	-1.48453
USER	2nmq_repx	0	VALA44M	44	A		VAL	MET	-0.215675
USER	2nmq_repx	0	VALA44N	44	A		VAL	ASN	1.8715
USER	2nmq_repx	0	VALA44P	44	A		VAL	PRO	6.37987
USER	2nmq_repx	0	VALA44Q	44	A		VAL	GLN	1.2394
USER	2nmq_repx	0	VALA44R	44	A		VAL	ARG	1.59014
USER	2nmq_repx	0	VALA44S	44	A		VAL	SER	1.91413
USER	2nmq_repx	0	VALA44T	44	A		VAL	THR	1.11817
USER	2nmq_repx	0	VALA44W	44	A		VAL	TRP	5.37234
USER	2nmq_repx	0	VALA44Y	44	A		VAL	TYR	5.16518
USER	2nmq_repx	0	ASPA45A	45	A		ASP	ALA	-0.0335586
USER	2nmq_repx	0	ASPA45C	45	A		ASP	CYS	-0.373267
USER	2nmq_repx	0	ASPA45E	45	A		ASP	GLU	-0.00233914
USER	2nmq_repx	0	ASPA45F	45	A		ASP	PHE	-0.642207
USER	2nmq_repx	0	ASPA45G	45	A		ASP	GLY	0.248153
USER	2nmq_repx	0	ASPA45H	45	A		ASP	HIS	-0.438027
USER	2nmq_repx	0	ASPA45I	45	A		ASP	ILE	-0.375041
USER	2nmq_repx	0	ASPA45K	45	A		ASP	LYS	-1.17596
USER	2nmq_repx	0	ASPA45L	45	A		ASP	LEU	-0.305221
USER	2nmq_repx	0	ASPA45M	45	A		ASP	MET	-0.56563
USER	2nmq_repx	0	ASPA45N	45	A		ASP	ASN	-0.157702
USER	2nmq_repx	0	ASPA45P	45	A		ASP	PRO	1.5161
USER	2nmq_repx	0	ASPA45Q	45	A		ASP	GLN	-0.461536
USER	2nmq_repx	0	ASPA45R	45	A		ASP	ARG	-1.61036
USER	2nmq_repx	0	ASPA45S	45	A		ASP	SER	-0.480386
USER	2nmq_repx	0	ASPA45T	45	A		ASP	THR	-0.552727
USER	2nmq_repx	0	ASPA45V	45	A		ASP	VAL	-0.192843
USER	2nmq_repx	0	ASPA45W	45	A		ASP	TRP	-0.448897
USER	2nmq_repx	0	ASPA45Y	45	A		ASP	TYR	-1.0997
USER	2nmq_repx	0	GLYA46A	46	A		GLY	ALA	4.31738
USER	2nmq_repx	0	GLYA46C	46	A		GLY	CYS	5.81484
USER	2nmq_repx	0	GLYA46D	46	A		GLY	ASP	10.3041
USER	2nmq_repx	0	GLYA46E	46	A		GLY	GLU	10.1305
USER	2nmq_repx	0	GLYA46F	46	A		GLY	PHE	9.07785
USER	2nmq_repx	0	GLYA46H	46	A		GLY	HIS	8.38617
USER	2nmq_repx	0	GLYA46I	46	A		GLY	ILE	11.8856
USER	2nmq_repx	0	GLYA46K	46	A		GLY	LYS	8.07431
USER	2nmq_repx	0	GLYA46L	46	A		GLY	LEU	9.12285
USER	2nmq_repx	0	GLYA46M	46	A		GLY	MET	7.84882
USER	2nmq_repx	0	GLYA46N	46	A		GLY	ASN	6.90716
USER	2nmq_repx	0	GLYA46P	46	A		GLY	PRO	4.63452
USER	2nmq_repx	0	GLYA46Q	46	A		GLY	GLN	8.4722
USER	2nmq_repx	0	GLYA46R	46	A		GLY	ARG	8.20231
USER	2nmq_repx	0	GLYA46S	46	A		GLY	SER	4.29836
USER	2nmq_repx	0	GLYA46T	46	A		GLY	THR	9.7283
USER	2nmq_repx	0	GLYA46V	46	A		GLY	VAL	9.56573
USER	2nmq_repx	0	GLYA46W	46	A		GLY	TRP	12.2697
USER	2nmq_repx	0	GLYA46Y	46	A		GLY	TYR	9.37657
USER	2nmq_repx	0	VALA47A	47	A		VAL	ALA	-0.238769
USER	2nmq_repx	0	VALA47C	47	A		VAL	CYS	-0.202828
USER	2nmq_repx	0	VALA47D	47	A		VAL	ASP	-0.0583318
USER	2nmq_repx	0	VALA47E	47	A		VAL	GLU	-0.171629
USER	2nmq_repx	0	VALA47F	47	A		VAL	PHE	-0.479598
USER	2nmq_repx	0	VALA47G	47	A		VAL	GLY	0.0139499
USER	2nmq_repx	0	VALA47H	47	A		VAL	HIS	0.0430837
USER	2nmq_repx	0	VALA47I	47	A		VAL	ILE	-0.0786661
USER	2nmq_repx	0	VALA47K	47	A		VAL	LYS	-0.400058
USER	2nmq_repx	0	VALA47L	47	A		VAL	LEU	-0.292911
USER	2nmq_repx	0	VALA47M	47	A		VAL	MET	-0.373314
USER	2nmq_repx	0	VALA47N	47	A		VAL	ASN	-0.165096
USER	2nmq_repx	0	VALA47P	47	A		VAL	PRO	2.26957
USER	2nmq_repx	0	VALA47Q	47	A		VAL	GLN	-0.290428
USER	2nmq_repx	0	VALA47R	47	A		VAL	ARG	-0.649743
USER	2nmq_repx	0	VALA47S	47	A		VAL	SER	-0.172222
USER	2nmq_repx	0	VALA47T	47	A		VAL	THR	-0.113882
USER	2nmq_repx	0	VALA47W	47	A		VAL	TRP	-0.239729
USER	2nmq_repx	0	VALA47Y	47	A		VAL	TYR	-0.409542
USER	2nmq_repx	0	TRPA48A	48	A		TRP	ALA	0.998228
USER	2nmq_repx	0	TRPA48C	48	A		TRP	CYS	0.673318
USER	2nmq_repx	0	TRPA48D	48	A		TRP	ASP	1.83823
USER	2nmq_repx	0	TRPA48E	48	A		TRP	GLU	1.26077
USER	2nmq_repx	0	TRPA48F	48	A		TRP	PHE	-0.584766
USER	2nmq_repx	0	TRPA48G	48	A		TRP	GLY	1.47272
USER	2nmq_repx	0	TRPA48H	48	A		TRP	HIS	0.595015
USER	2nmq_repx	0	TRPA48I	48	A		TRP	ILE	-0.107847
USER	2nmq_repx	0	TRPA48K	48	A		TRP	LYS	0.571775
USER	2nmq_repx	0	TRPA48L	48	A		TRP	LEU	-0.883384
USER	2nmq_repx	0	TRPA48M	48	A		TRP	MET	-0.692181
USER	2nmq_repx	0	TRPA48N	48	A		TRP	ASN	1.26228
USER	2nmq_repx	0	TRPA48P	48	A		TRP	PRO	0.548062
USER	2nmq_repx	0	TRPA48Q	48	A		TRP	GLN	0.949443
USER	2nmq_repx	0	TRPA48R	48	A		TRP	ARG	0.558315
USER	2nmq_repx	0	TRPA48S	48	A		TRP	SER	1.44497
USER	2nmq_repx	0	TRPA48T	48	A		TRP	THR	1.132
USER	2nmq_repx	0	TRPA48V	48	A		TRP	VAL	0.448157
USER	2nmq_repx	0	TRPA48Y	48	A		TRP	TYR	-0.0828369
USER	2nmq_repx	0	THRA49A	49	A		THR	ALA	-0.152001
USER	2nmq_repx	0	THRA49C	49	A		THR	CYS	-0.31203
USER	2nmq_repx	0	THRA49D	49	A		THR	ASP	0.486697
USER	2nmq_repx	0	THRA49E	49	A		THR	GLU	-0.304589
USER	2nmq_repx	0	THRA49F	49	A		THR	PHE	-0.990856
USER	2nmq_repx	0	THRA49G	49	A		THR	GLY	-0.236322
USER	2nmq_repx	0	THRA49H	49	A		THR	HIS	-0.309223
USER	2nmq_repx	0	THRA49I	49	A		THR	ILE	-0.684625
USER	2nmq_repx	0	THRA49K	49	A		THR	LYS	-0.945594
USER	2nmq_repx	0	THRA49L	49	A		THR	LEU	-0.973224
USER	2nmq_repx	0	THRA49M	49	A		THR	MET	-1.5468
USER	2nmq_repx	0	THRA49N	49	A		THR	ASN	-0.0166579
USER	2nmq_repx	0	THRA49P	49	A		THR	PRO	3.3447
USER	2nmq_repx	0	THRA49Q	49	A		THR	GLN	-0.528269
USER	2nmq_repx	0	THRA49R	49	A		THR	ARG	-0.950512
USER	2nmq_repx	0	THRA49S	49	A		THR	SER	-0.10819
USER	2nmq_repx	0	THRA49V	49	A		THR	VAL	-0.190783
USER	2nmq_repx	0	THRA49W	49	A		THR	TRP	-1.03796
USER	2nmq_repx	0	THRA49Y	49	A		THR	TYR	-0.93486
USER	2nmq_repx	0	TYRA50A	50	A		TYR	ALA	2.0569
USER	2nmq_repx	0	TYRA50C	50	A		TYR	CYS	1.7685
USER	2nmq_repx	0	TYRA50D	50	A		TYR	ASP	2.97516
USER	2nmq_repx	0	TYRA50E	50	A		TYR	GLU	2.78313
USER	2nmq_repx	0	TYRA50F	50	A		TYR	PHE	-0.778161
USER	2nmq_repx	0	TYRA50G	50	A		TYR	GLY	2.8
USER	2nmq_repx	0	TYRA50H	50	A		TYR	HIS	1.07448
USER	2nmq_repx	0	TYRA50I	50	A		TYR	ILE	1.86596
USER	2nmq_repx	0	TYRA50K	50	A		TYR	LYS	1.3265
USER	2nmq_repx	0	TYRA50L	50	A		TYR	LEU	1.92652
USER	2nmq_repx	0	TYRA50M	50	A		TYR	MET	0.302409
USER	2nmq_repx	0	TYRA50N	50	A		TYR	ASN	1.73291
USER	2nmq_repx	0	TYRA50P	50	A		TYR	PRO	3.88376
USER	2nmq_repx	0	TYRA50Q	50	A		TYR	GLN	2.12138
USER	2nmq_repx	0	TYRA50R	50	A		TYR	ARG	1.59621
USER	2nmq_repx	0	TYRA50S	50	A		TYR	SER	1.64983
USER	2nmq_repx	0	TYRA50T	50	A		TYR	THR	1.84618
USER	2nmq_repx	0	TYRA50V	50	A		TYR	VAL	1.8176
USER	2nmq_repx	0	TYRA50W	50	A		TYR	TRP	2.44283
USER	2nmq_repx	0	ASPA51A	51	A		ASP	ALA	0.924347
USER	2nmq_repx	0	ASPA51C	51	A		ASP	CYS	0.897079
USER	2nmq_repx	0	ASPA51E	51	A		ASP	GLU	0.669144
USER	2nmq_repx	0	ASPA51F	51	A		ASP	PHE	0.776924
USER	2nmq_repx	0	ASPA51G	51	A		ASP	GLY	1.04349
USER	2nmq_repx	0	ASPA51H	51	A		ASP	HIS	1.2712
USER	2nmq_repx	0	ASPA51I	51	A		ASP	ILE	0.518522
USER	2nmq_repx	0	ASPA51K	51	A		ASP	LYS	0.537555
USER	2nmq_repx	0	ASPA51L	51	A		ASP	LEU	0.708733
USER	2nmq_repx	0	ASPA51M	51	A		ASP	MET	0.718626
USER	2nmq_repx	0	ASPA51N	51	A		ASP	ASN	0.315151
USER	2nmq_repx	0	ASPA51P	51	A		ASP	PRO	3.87824
USER	2nmq_repx	0	ASPA51Q	51	A		ASP	GLN	0.426371
USER	2nmq_repx	0	ASPA51R	51	A		ASP	ARG	0.146317
USER	2nmq_repx	0	ASPA51S	51	A		ASP	SER	0.995229
USER	2nmq_repx	0	ASPA51T	51	A		ASP	THR	0.734819
USER	2nmq_repx	0	ASPA51V	51	A		ASP	VAL	0.924502
USER	2nmq_repx	0	ASPA51W	51	A		ASP	TRP	1.15912
USER	2nmq_repx	0	ASPA51Y	51	A		ASP	TYR	0.793849
USER	2nmq_repx	0	ASPA52A	52	A		ASP	ALA	-0.257205
USER	2nmq_repx	0	ASPA52C	52	A		ASP	CYS	0.0585931
USER	2nmq_repx	0	ASPA52E	52	A		ASP	GLU	-0.244868
USER	2nmq_repx	0	ASPA52F	52	A		ASP	PHE	-0.0437681
USER	2nmq_repx	0	ASPA52G	52	A		ASP	GLY	0.170813
USER	2nmq_repx	0	ASPA52H	52	A		ASP	HIS	0.00794531
USER	2nmq_repx	0	ASPA52I	52	A		ASP	ILE	0.19035
USER	2nmq_repx	0	ASPA52K	52	A		ASP	LYS	-0.559723
USER	2nmq_repx	0	ASPA52L	52	A		ASP	LEU	-0.0785379
USER	2nmq_repx	0	ASPA52M	52	A		ASP	MET	0.921678
USER	2nmq_repx	0	ASPA52N	52	A		ASP	ASN	-0.391276
USER	2nmq_repx	0	ASPA52P	52	A		ASP	PRO	-1.9357
USER	2nmq_repx	0	ASPA52Q	52	A		ASP	GLN	0.774376
USER	2nmq_repx	0	ASPA52R	52	A		ASP	ARG	-0.749924
USER	2nmq_repx	0	ASPA52S	52	A		ASP	SER	-0.0491141
USER	2nmq_repx	0	ASPA52T	52	A		ASP	THR	0.232103
USER	2nmq_repx	0	ASPA52V	52	A		ASP	VAL	0.33405
USER	2nmq_repx	0	ASPA52W	52	A		ASP	TRP	0.0970489
USER	2nmq_repx	0	ASPA52Y	52	A		ASP	TYR	0.33508
USER	2nmq_repx	0	ALAA53C	53	A		ALA	CYS	0.491233
USER	2nmq_repx	0	ALAA53D	53	A		ALA	ASP	0.597321
USER	2nmq_repx	0	ALAA53E	53	A		ALA	GLU	0.405257
USER	2nmq_repx	0	ALAA53F	53	A		ALA	PHE	0.09939
USER	2nmq_repx	0	ALAA53G	53	A		ALA	GLY	0.189385
USER	2nmq_repx	0	ALAA53H	53	A		ALA	HIS	-0.0777003
USER	2nmq_repx	0	ALAA53I	53	A		ALA	ILE	0.478473
USER	2nmq_repx	0	ALAA53K	53	A		ALA	LYS	-0.111761
USER	2nmq_repx	0	ALAA53L	53	A		ALA	LEU	0.200722
USER	2nmq_repx	0	ALAA53M	53	A		ALA	MET	0.223507
USER	2nmq_repx	0	ALAA53N	53	A		ALA	ASN	-0.211911
USER	2nmq_repx	0	ALAA53P	53	A		ALA	PRO	0.588729
USER	2nmq_repx	0	ALAA53Q	53	A		ALA	GLN	-0.0980281
USER	2nmq_repx	0	ALAA53R	53	A		ALA	ARG	-0.67602
USER	2nmq_repx	0	ALAA53S	53	A		ALA	SER	0.0262776
USER	2nmq_repx	0	ALAA53T	53	A		ALA	THR	-0.0980235
USER	2nmq_repx	0	ALAA53V	53	A		ALA	VAL	0.550269
USER	2nmq_repx	0	ALAA53W	53	A		ALA	TRP	0.197461
USER	2nmq_repx	0	ALAA53Y	53	A		ALA	TYR	0.143555
USER	2nmq_repx	0	THRA54A	54	A		THR	ALA	-0.463182
USER	2nmq_repx	0	THRA54C	54	A		THR	CYS	-0.161706
USER	2nmq_repx	0	THRA54D	54	A		THR	ASP	-1.28536
USER	2nmq_repx	0	THRA54E	54	A		THR	GLU	-0.646804
USER	2nmq_repx	0	THRA54F	54	A		THR	PHE	-0.77232
USER	2nmq_repx	0	THRA54G	54	A		THR	GLY	-0.157376
USER	2nmq_repx	0	THRA54H	54	A		THR	HIS	-0.1979
USER	2nmq_repx	0	THRA54I	54	A		THR	ILE	-0.649266
USER	2nmq_repx	0	THRA54K	54	A		THR	LYS	-0.979024
USER	2nmq_repx	0	THRA54L	54	A		THR	LEU	-0.595233
USER	2nmq_repx	0	THRA54M	54	A		THR	MET	-0.500147
USER	2nmq_repx	0	THRA54N	54	A		THR	ASN	-0.844327
USER	2nmq_repx	0	THRA54P	54	A		THR	PRO	0.224027
USER	2nmq_repx	0	THRA54Q	54	A		THR	GLN	-0.939651
USER	2nmq_repx	0	THRA54R	54	A		THR	ARG	-0.807901
USER	2nmq_repx	0	THRA54S	54	A		THR	SER	-0.139976
USER	2nmq_repx	0	THRA54V	54	A		THR	VAL	-0.395751
USER	2nmq_repx	0	THRA54W	54	A		THR	TRP	-0.482349
USER	2nmq_repx	0	THRA54Y	54	A		THR	TYR	-0.811668
USER	2nmq_repx	0	LYSA55A	55	A		LYS	ALA	0.561377
USER	2nmq_repx	0	LYSA55C	55	A		LYS	CYS	0.597318
USER	2nmq_repx	0	LYSA55D	55	A		LYS	ASP	0.124074
USER	2nmq_repx	0	LYSA55E	55	A		LYS	GLU	0.166451
USER	2nmq_repx	0	LYSA55F	55	A		LYS	PHE	0.312778
USER	2nmq_repx	0	LYSA55G	55	A		LYS	GLY	-0.63019
USER	2nmq_repx	0	LYSA55H	55	A		LYS	HIS	0.629594
USER	2nmq_repx	0	LYSA55I	55	A		LYS	ILE	2.80523
USER	2nmq_repx	0	LYSA55L	55	A		LYS	LEU	0.214301
USER	2nmq_repx	0	LYSA55M	55	A		LYS	MET	0.412912
USER	2nmq_repx	0	LYSA55N	55	A		LYS	ASN	0.065247
USER	2nmq_repx	0	LYSA55P	55	A		LYS	PRO	3.65266
USER	2nmq_repx	0	LYSA55Q	55	A		LYS	GLN	0.240892
USER	2nmq_repx	0	LYSA55R	55	A		LYS	ARG	0.456506
USER	2nmq_repx	0	LYSA55S	55	A		LYS	SER	1.19676
USER	2nmq_repx	0	LYSA55T	55	A		LYS	THR	2.23596
USER	2nmq_repx	0	LYSA55V	55	A		LYS	VAL	2.70933
USER	2nmq_repx	0	LYSA55W	55	A		LYS	TRP	0.974513
USER	2nmq_repx	0	LYSA55Y	55	A		LYS	TYR	0.384552
USER	2nmq_repx	0	THRA56A	56	A		THR	ALA	-0.179141
USER	2nmq_repx	0	THRA56C	56	A		THR	CYS	-0.366411
USER	2nmq_repx	0	THRA56D	56	A		THR	ASP	1.27308
USER	2nmq_repx	0	THRA56E	56	A		THR	GLU	-0.0414807
USER	2nmq_repx	0	THRA56F	56	A		THR	PHE	3.39155
USER	2nmq_repx	0	THRA56G	56	A		THR	GLY	1.27163
USER	2nmq_repx	0	THRA56H	56	A		THR	HIS	5.70077
USER	2nmq_repx	0	THRA56I	56	A		THR	ILE	-0.750315
USER	2nmq_repx	0	THRA56K	56	A		THR	LYS	-1.00477
USER	2nmq_repx	0	THRA56L	56	A		THR	LEU	-1.42987
USER	2nmq_repx	0	THRA56M	56	A		THR	MET	-0.94637
USER	2nmq_repx	0	THRA56N	56	A		THR	ASN	1.77041
USER	2nmq_repx	0	THRA56P	56	A		THR	PRO	5.01289
USER	2nmq_repx	0	THRA56Q	56	A		THR	GLN	-0.458283
USER	2nmq_repx	0	THRA56R	56	A		THR	ARG	-1.49983
USER	2nmq_repx	0	THRA56S	56	A		THR	SER	0.809019
USER	2nmq_repx	0	THRA56V	56	A		THR	VAL	-1.11824
USER	2nmq_repx	0	THRA56W	56	A		THR	TRP	3.77978
USER	2nmq_repx	0	THRA56Y	56	A		THR	TYR	3.48407
USER	2nmq_repx	0	PHEA57A	57	A		PHE	ALA	3.81463
USER	2nmq_repx	0	PHEA57C	57	A		PHE	CYS	3.54341
USER	2nmq_repx	0	PHEA57D	57	A		PHE	ASP	5.77974
USER	2nmq_repx	0	PHEA57E	57	A		PHE	GLU	5.25785
USER	2nmq_repx	0	PHEA57G	57	A		PHE	GLY	5.277
USER	2nmq_repx	0	PHEA57H	57	A		PHE	HIS	3.47157
USER	2nmq_repx	0	PHEA57I	57	A		PHE	ILE	0.979154
USER	2nmq_repx	0	PHEA57K	57	A		PHE	LYS	3.35914
USER	2nmq_repx	0	PHEA57L	57	A		PHE	LEU	1.11669
USER	2nmq_repx	0	PHEA57M	57	A		PHE	MET	0.654363
USER	2nmq_repx	0	PHEA57N	57	A		PHE	ASN	3.12144
USER	2nmq_repx	0	PHEA57P	57	A		PHE	PRO	5.88582
USER	2nmq_repx	0	PHEA57Q	57	A		PHE	GLN	4.05586
USER	2nmq_repx	0	PHEA57R	57	A		PHE	ARG	3.18536
USER	2nmq_repx	0	PHEA57S	57	A		PHE	SER	4.26385
USER	2nmq_repx	0	PHEA57T	57	A		PHE	THR	3.68247
USER	2nmq_repx	0	PHEA57V	57	A		PHE	VAL	2.12952
USER	2nmq_repx	0	PHEA57W	57	A		PHE	TRP	1.9748
USER	2nmq_repx	0	PHEA57Y	57	A		PHE	TYR	0.69842
USER	2nmq_repx	0	THRA58A	58	A		THR	ALA	0.681085
USER	2nmq_repx	0	THRA58C	58	A		THR	CYS	0.257616
USER	2nmq_repx	0	THRA58D	58	A		THR	ASP	1.76872
USER	2nmq_repx	0	THRA58E	58	A		THR	GLU	0.202601
USER	2nmq_repx	0	THRA58F	58	A		THR	PHE	-0.970456
USER	2nmq_repx	0	THRA58G	58	A		THR	GLY	1.70932
USER	2nmq_repx	0	THRA58H	58	A		THR	HIS	-0.0893278
USER	2nmq_repx	0	THRA58I	58	A		THR	ILE	-1.27132
USER	2nmq_repx	0	THRA58K	58	A		THR	LYS	-0.688633
USER	2nmq_repx	0	THRA58L	58	A		THR	LEU	-0.857301
USER	2nmq_repx	0	THRA58M	58	A		THR	MET	-0.854339
USER	2nmq_repx	0	THRA58N	58	A		THR	ASN	0.831817
USER	2nmq_repx	0	THRA58P	58	A		THR	PRO	3.82929
USER	2nmq_repx	0	THRA58Q	58	A		THR	GLN	-0.107082
USER	2nmq_repx	0	THRA58R	58	A		THR	ARG	-0.462599
USER	2nmq_repx	0	THRA58S	58	A		THR	SER	1.26364
USER	2nmq_repx	0	THRA58V	58	A		THR	VAL	-0.753307
USER	2nmq_repx	0	THRA58W	58	A		THR	TRP	-0.834925
USER	2nmq_repx	0	THRA58Y	58	A		THR	TYR	-1.00006
USER	2nmq_repx	0	VALA59A	59	A		VAL	ALA	2.15829
USER	2nmq_repx	0	VALA59C	59	A		VAL	CYS	1.94033
USER	2nmq_repx	0	VALA59D	59	A		VAL	ASP	4.98633
USER	2nmq_repx	0	VALA59E	59	A		VAL	GLU	2.25803
USER	2nmq_repx	0	VALA59F	59	A		VAL	PHE	8.02916
USER	2nmq_repx	0	VALA59G	59	A		VAL	GLY	2.97651
USER	2nmq_repx	0	VALA59H	59	A		VAL	HIS	4.90715
USER	2nmq_repx	0	VALA59I	59	A		VAL	ILE	-0.098753
USER	2nmq_repx	0	VALA59K	59	A		VAL	LYS	2.66012
USER	2nmq_repx	0	VALA59L	59	A		VAL	LEU	-0.324706
USER	2nmq_repx	0	VALA59M	59	A		VAL	MET	-1.29021
USER	2nmq_repx	0	VALA59N	59	A		VAL	ASN	3.01574
USER	2nmq_repx	0	VALA59P	59	A		VAL	PRO	4.95583
USER	2nmq_repx	0	VALA59Q	59	A		VAL	GLN	1.41402
USER	2nmq_repx	0	VALA59R	59	A		VAL	ARG	3.25665
USER	2nmq_repx	0	VALA59S	59	A		VAL	SER	3.22397
USER	2nmq_repx	0	VALA59T	59	A		VAL	THR	1.75344
USER	2nmq_repx	0	VALA59W	59	A		VAL	TRP	8.07285
USER	2nmq_repx	0	VALA59Y	59	A		VAL	TYR	12.5519
USER	2nmq_repx	0	THRA60A	60	A		THR	ALA	-0.347057
USER	2nmq_repx	0	THRA60C	60	A		THR	CYS	-0.31929
USER	2nmq_repx	0	THRA60D	60	A		THR	ASP	-0.75616
USER	2nmq_repx	0	THRA60E	60	A		THR	GLU	-0.440657
USER	2nmq_repx	0	THRA60F	60	A		THR	PHE	-0.0117713
USER	2nmq_repx	0	THRA60G	60	A		THR	GLY	-0.376151
USER	2nmq_repx	0	THRA60H	60	A		THR	HIS	-0.234151
USER	2nmq_repx	0	THRA60I	60	A		THR	ILE	-0.611614
USER	2nmq_repx	0	THRA60K	60	A		THR	LYS	-0.69816
USER	2nmq_repx	0	THRA60L	60	A		THR	LEU	-0.826202
USER	2nmq_repx	0	THRA60M	60	A		THR	MET	-1.35563
USER	2nmq_repx	0	THRA60N	60	A		THR	ASN	-0.542132
USER	2nmq_repx	0	THRA60P	60	A		THR	PRO	0.363403
USER	2nmq_repx	0	THRA60Q	60	A		THR	GLN	-0.408514
USER	2nmq_repx	0	THRA60R	60	A		THR	ARG	-0.627826
USER	2nmq_repx	0	THRA60S	60	A		THR	SER	0.018641
USER	2nmq_repx	0	THRA60V	60	A		THR	VAL	-0.148135
USER	2nmq_repx	0	THRA60W	60	A		THR	TRP	0.0751399
USER	2nmq_repx	0	THRA60Y	60	A		THR	TYR	0.0811435
