## Supplementary material for "Validating folding energy estimates as a method for variant interpretation": p06654_2plp_ddg_background.csv

source	pdb	score	pdb_mut	pdb_rid	pdb_chain	gene_no	mut_from	mut_to	ddg
USER	2plp_repx	0	THRA7A	7	A		THR	ALA	0.412569
USER	2plp_repx	0	THRA7C	7	A		THR	CYS	0.46167
USER	2plp_repx	0	THRA7D	7	A		THR	ASP	0.808031
USER	2plp_repx	0	THRA7E	7	A		THR	GLU	0.500087
USER	2plp_repx	0	THRA7F	7	A		THR	PHE	0.854929
USER	2plp_repx	0	THRA7G	7	A		THR	GLY	0.37628
USER	2plp_repx	0	THRA7H	7	A		THR	HIS	1.42244
USER	2plp_repx	0	THRA7I	7	A		THR	ILE	0.3442
USER	2plp_repx	0	THRA7K	7	A		THR	LYS	-0.358921
USER	2plp_repx	0	THRA7L	7	A		THR	LEU	-0.0195588
USER	2plp_repx	0	THRA7M	7	A		THR	MET	-0.233789
USER	2plp_repx	0	THRA7N	7	A		THR	ASN	0.900774
USER	2plp_repx	0	THRA7P	7	A		THR	PRO	0.994112
USER	2plp_repx	0	THRA7Q	7	A		THR	GLN	0.260506
USER	2plp_repx	0	THRA7R	7	A		THR	ARG	-0.0487893
USER	2plp_repx	0	THRA7S	7	A		THR	SER	0.415998
USER	2plp_repx	0	THRA7V	7	A		THR	VAL	0.794667
USER	2plp_repx	0	THRA7W	7	A		THR	TRP	1.12146
USER	2plp_repx	0	THRA7Y	7	A		THR	TYR	1.85072
USER	2plp_repx	0	TYRA8A	8	A		TYR	ALA	2.37685
USER	2plp_repx	0	TYRA8C	8	A		TYR	CYS	2.21076
USER	2plp_repx	0	TYRA8D	8	A		TYR	ASP	3.66463
USER	2plp_repx	0	TYRA8E	8	A		TYR	GLU	3.3166
USER	2plp_repx	0	TYRA8F	8	A		TYR	PHE	0.432353
USER	2plp_repx	0	TYRA8G	8	A		TYR	GLY	3.33617
USER	2plp_repx	0	TYRA8H	8	A		TYR	HIS	2.23592
USER	2plp_repx	0	TYRA8I	8	A		TYR	ILE	2.18892
USER	2plp_repx	0	TYRA8K	8	A		TYR	LYS	2.36945
USER	2plp_repx	0	TYRA8L	8	A		TYR	LEU	0.00325152
USER	2plp_repx	0	TYRA8M	8	A		TYR	MET	0.301468
USER	2plp_repx	0	TYRA8N	8	A		TYR	ASN	2.751
USER	2plp_repx	0	TYRA8P	8	A		TYR	PRO	4.25422
USER	2plp_repx	0	TYRA8Q	8	A		TYR	GLN	3.03727
USER	2plp_repx	0	TYRA8R	8	A		TYR	ARG	2.77554
USER	2plp_repx	0	TYRA8S	8	A		TYR	SER	3.39469
USER	2plp_repx	0	TYRA8T	8	A		TYR	THR	2.66986
USER	2plp_repx	0	TYRA8V	8	A		TYR	VAL	1.98598
USER	2plp_repx	0	TYRA8W	8	A		TYR	TRP	0.480971
USER	2plp_repx	0	LYSA9A	9	A		LYS	ALA	1.45743
USER	2plp_repx	0	LYSA9C	9	A		LYS	CYS	1.10424
USER	2plp_repx	0	LYSA9D	9	A		LYS	ASP	3.25417
USER	2plp_repx	0	LYSA9E	9	A		LYS	GLU	1.63132
USER	2plp_repx	0	LYSA9F	9	A		LYS	PHE	0.629139
USER	2plp_repx	0	LYSA9G	9	A		LYS	GLY	2.43494
USER	2plp_repx	0	LYSA9H	9	A		LYS	HIS	2.62224
USER	2plp_repx	0	LYSA9I	9	A		LYS	ILE	0.451206
USER	2plp_repx	0	LYSA9L	9	A		LYS	LEU	-0.809443
USER	2plp_repx	0	LYSA9M	9	A		LYS	MET	-0.543855
USER	2plp_repx	0	LYSA9N	9	A		LYS	ASN	2.31973
USER	2plp_repx	0	LYSA9P	9	A		LYS	PRO	3.59411
USER	2plp_repx	0	LYSA9Q	9	A		LYS	GLN	0.968277
USER	2plp_repx	0	LYSA9R	9	A		LYS	ARG	0.723979
USER	2plp_repx	0	LYSA9S	9	A		LYS	SER	2.05963
USER	2plp_repx	0	LYSA9T	9	A		LYS	THR	1.6319
USER	2plp_repx	0	LYSA9V	9	A		LYS	VAL	1.22285
USER	2plp_repx	0	LYSA9W	9	A		LYS	TRP	3.99104
USER	2plp_repx	0	LYSA9Y	9	A		LYS	TYR	1.01834
USER	2plp_repx	0	LEUA10A	10	A		LEU	ALA	4.78774
USER	2plp_repx	0	LEUA10C	10	A		LEU	CYS	3.78301
USER	2plp_repx	0	LEUA10D	10	A		LEU	ASP	6.13302
USER	2plp_repx	0	LEUA10E	10	A		LEU	GLU	5.69762
USER	2plp_repx	0	LEUA10F	10	A		LEU	PHE	3.56836
USER	2plp_repx	0	LEUA10G	10	A		LEU	GLY	6.71871
USER	2plp_repx	0	LEUA10H	10	A		LEU	HIS	7.22337
USER	2plp_repx	0	LEUA10I	10	A		LEU	ILE	1.89454
USER	2plp_repx	0	LEUA10K	10	A		LEU	LYS	3.73917
USER	2plp_repx	0	LEUA10M	10	A		LEU	MET	0.552333
USER	2plp_repx	0	LEUA10N	10	A		LEU	ASN	4.76021
USER	2plp_repx	0	LEUA10P	10	A		LEU	PRO	9.91585
USER	2plp_repx	0	LEUA10Q	10	A		LEU	GLN	3.96454
USER	2plp_repx	0	LEUA10R	10	A		LEU	ARG	7.70083
USER	2plp_repx	0	LEUA10S	10	A		LEU	SER	6.04746
USER	2plp_repx	0	LEUA10T	10	A		LEU	THR	4.2708
USER	2plp_repx	0	LEUA10V	10	A		LEU	VAL	4.37495
USER	2plp_repx	0	LEUA10W	10	A		LEU	TRP	14.8462
USER	2plp_repx	0	LEUA10Y	10	A		LEU	TYR	13.4289
USER	2plp_repx	0	ILEA11A	11	A		ILE	ALA	2.35845
USER	2plp_repx	0	ILEA11C	11	A		ILE	CYS	2.0283
USER	2plp_repx	0	ILEA11D	11	A		ILE	ASP	1.92226
USER	2plp_repx	0	ILEA11E	11	A		ILE	GLU	1.58668
USER	2plp_repx	0	ILEA11F	11	A		ILE	PHE	0.441004
USER	2plp_repx	0	ILEA11G	11	A		ILE	GLY	3.22999
USER	2plp_repx	0	ILEA11H	11	A		ILE	HIS	1.76742
USER	2plp_repx	0	ILEA11K	11	A		ILE	LYS	0.791951
USER	2plp_repx	0	ILEA11L	11	A		ILE	LEU	0.677671
USER	2plp_repx	0	ILEA11M	11	A		ILE	MET	1.21578
USER	2plp_repx	0	ILEA11N	11	A		ILE	ASN	1.53304
USER	2plp_repx	0	ILEA11P	11	A		ILE	PRO	3.2844
USER	2plp_repx	0	ILEA11Q	11	A		ILE	GLN	1.31094
USER	2plp_repx	0	ILEA11R	11	A		ILE	ARG	0.0155313
USER	2plp_repx	0	ILEA11S	11	A		ILE	SER	2.53115
USER	2plp_repx	0	ILEA11T	11	A		ILE	THR	1.4647
USER	2plp_repx	0	ILEA11V	11	A		ILE	VAL	0.816091
USER	2plp_repx	0	ILEA11W	11	A		ILE	TRP	2.10818
USER	2plp_repx	0	ILEA11Y	11	A		ILE	TYR	0.871198
USER	2plp_repx	0	LEUA12A	12	A		LEU	ALA	3.54226
USER	2plp_repx	0	LEUA12C	12	A		LEU	CYS	2.75282
USER	2plp_repx	0	LEUA12D	12	A		LEU	ASP	4.556
USER	2plp_repx	0	LEUA12E	12	A		LEU	GLU	4.06748
USER	2plp_repx	0	LEUA12F	12	A		LEU	PHE	1.8878
USER	2plp_repx	0	LEUA12G	12	A		LEU	GLY	4.6551
USER	2plp_repx	0	LEUA12H	12	A		LEU	HIS	2.3595
USER	2plp_repx	0	LEUA12I	12	A		LEU	ILE	-0.0585199
USER	2plp_repx	0	LEUA12K	12	A		LEU	LYS	2.72481
USER	2plp_repx	0	LEUA12M	12	A		LEU	MET	0.219634
USER	2plp_repx	0	LEUA12N	12	A		LEU	ASN	2.74677
USER	2plp_repx	0	LEUA12P	12	A		LEU	PRO	5.25783
USER	2plp_repx	0	LEUA12Q	12	A		LEU	GLN	2.47469
USER	2plp_repx	0	LEUA12R	12	A		LEU	ARG	2.8917
USER	2plp_repx	0	LEUA12S	12	A		LEU	SER	4.34557
USER	2plp_repx	0	LEUA12T	12	A		LEU	THR	2.55578
USER	2plp_repx	0	LEUA12V	12	A		LEU	VAL	1.22784
USER	2plp_repx	0	LEUA12W	12	A		LEU	TRP	3.77342
USER	2plp_repx	0	LEUA12Y	12	A		LEU	TYR	3.78875
USER	2plp_repx	0	ASNA13A	13	A		ASN	ALA	0.994609
USER	2plp_repx	0	ASNA13C	13	A		ASN	CYS	0.866664
USER	2plp_repx	0	ASNA13D	13	A		ASN	ASP	0.640864
USER	2plp_repx	0	ASNA13E	13	A		ASN	GLU	0.543051
USER	2plp_repx	0	ASNA13F	13	A		ASN	PHE	-0.220123
USER	2plp_repx	0	ASNA13G	13	A		ASN	GLY	1.28273
USER	2plp_repx	0	ASNA13H	13	A		ASN	HIS	0.487252
USER	2plp_repx	0	ASNA13I	13	A		ASN	ILE	-0.510701
USER	2plp_repx	0	ASNA13K	13	A		ASN	LYS	-0.571717
USER	2plp_repx	0	ASNA13L	13	A		ASN	LEU	-0.834047
USER	2plp_repx	0	ASNA13M	13	A		ASN	MET	-0.859583
USER	2plp_repx	0	ASNA13P	13	A		ASN	PRO	4.86921
USER	2plp_repx	0	ASNA13Q	13	A		ASN	GLN	0.062452
USER	2plp_repx	0	ASNA13R	13	A		ASN	ARG	0.0437455
USER	2plp_repx	0	ASNA13S	13	A		ASN	SER	1.37139
USER	2plp_repx	0	ASNA13T	13	A		ASN	THR	0.969648
USER	2plp_repx	0	ASNA13V	13	A		ASN	VAL	-0.16738
USER	2plp_repx	0	ASNA13W	13	A		ASN	TRP	-0.130029
USER	2plp_repx	0	ASNA13Y	13	A		ASN	TYR	-0.66525
USER	2plp_repx	0	GLYA14A	14	A		GLY	ALA	-0.0827491
USER	2plp_repx	0	GLYA14C	14	A		GLY	CYS	0.288474
USER	2plp_repx	0	GLYA14D	14	A		GLY	ASP	0.411873
USER	2plp_repx	0	GLYA14E	14	A		GLY	GLU	0.744594
USER	2plp_repx	0	GLYA14F	14	A		GLY	PHE	-1.0706
USER	2plp_repx	0	GLYA14H	14	A		GLY	HIS	1.34015
USER	2plp_repx	0	GLYA14I	14	A		GLY	ILE	1.85579
USER	2plp_repx	0	GLYA14K	14	A		GLY	LYS	0.511663
USER	2plp_repx	0	GLYA14L	14	A		GLY	LEU	-0.37979
USER	2plp_repx	0	GLYA14M	14	A		GLY	MET	-0.687214
USER	2plp_repx	0	GLYA14N	14	A		GLY	ASN	-0.241499
USER	2plp_repx	0	GLYA14P	14	A		GLY	PRO	1.92799
USER	2plp_repx	0	GLYA14Q	14	A		GLY	GLN	0.0657228
USER	2plp_repx	0	GLYA14R	14	A		GLY	ARG	0.85446
USER	2plp_repx	0	GLYA14S	14	A		GLY	SER	0.107414
USER	2plp_repx	0	GLYA14T	14	A		GLY	THR	2.4669
USER	2plp_repx	0	GLYA14V	14	A		GLY	VAL	0.861945
USER	2plp_repx	0	GLYA14W	14	A		GLY	TRP	0.161392
USER	2plp_repx	0	GLYA14Y	14	A		GLY	TYR	-0.913235
USER	2plp_repx	0	LYSA15A	15	A		LYS	ALA	0.177801
USER	2plp_repx	0	LYSA15C	15	A		LYS	CYS	0.287138
USER	2plp_repx	0	LYSA15D	15	A		LYS	ASP	0.22153
USER	2plp_repx	0	LYSA15E	15	A		LYS	GLU	-0.176349
USER	2plp_repx	0	LYSA15F	15	A		LYS	PHE	0.279566
USER	2plp_repx	0	LYSA15G	15	A		LYS	GLY	0.208964
USER	2plp_repx	0	LYSA15H	15	A		LYS	HIS	0.391145
USER	2plp_repx	0	LYSA15I	15	A		LYS	ILE	0.330095
USER	2plp_repx	0	LYSA15L	15	A		LYS	LEU	0.130998
USER	2plp_repx	0	LYSA15M	15	A		LYS	MET	0.260738
USER	2plp_repx	0	LYSA15N	15	A		LYS	ASN	0.321096
USER	2plp_repx	0	LYSA15P	15	A		LYS	PRO	0.100373
USER	2plp_repx	0	LYSA15Q	15	A		LYS	GLN	-0.0600911
USER	2plp_repx	0	LYSA15R	15	A		LYS	ARG	0.0181185
USER	2plp_repx	0	LYSA15S	15	A		LYS	SER	0.278912
USER	2plp_repx	0	LYSA15T	15	A		LYS	THR	0.229636
USER	2plp_repx	0	LYSA15V	15	A		LYS	VAL	0.319187
USER	2plp_repx	0	LYSA15W	15	A		LYS	TRP	0.36936
USER	2plp_repx	0	LYSA15Y	15	A		LYS	TYR	0.274788
USER	2plp_repx	0	THRA16A	16	A		THR	ALA	0.134217
USER	2plp_repx	0	THRA16C	16	A		THR	CYS	0.0372099
USER	2plp_repx	0	THRA16D	16	A		THR	ASP	0.0803332
USER	2plp_repx	0	THRA16E	16	A		THR	GLU	0.083871
USER	2plp_repx	0	THRA16F	16	A		THR	PHE	-0.773681
USER	2plp_repx	0	THRA16G	16	A		THR	GLY	0.0642579
USER	2plp_repx	0	THRA16H	16	A		THR	HIS	-0.418839
USER	2plp_repx	0	THRA16I	16	A		THR	ILE	0.0256918
USER	2plp_repx	0	THRA16K	16	A		THR	LYS	-0.48574
USER	2plp_repx	0	THRA16L	16	A		THR	LEU	-0.105713
USER	2plp_repx	0	THRA16M	16	A		THR	MET	-0.269581
USER	2plp_repx	0	THRA16N	16	A		THR	ASN	0.0260825
USER	2plp_repx	0	THRA16P	16	A		THR	PRO	0.153991
USER	2plp_repx	0	THRA16Q	16	A		THR	GLN	-0.527019
USER	2plp_repx	0	THRA16R	16	A		THR	ARG	-0.833494
USER	2plp_repx	0	THRA16S	16	A		THR	SER	0.161435
USER	2plp_repx	0	THRA16V	16	A		THR	VAL	0.0469434
USER	2plp_repx	0	THRA16W	16	A		THR	TRP	-0.625931
USER	2plp_repx	0	THRA16Y	16	A		THR	TYR	-0.308655
USER	2plp_repx	0	LEUA17A	17	A		LEU	ALA	1.32803
USER	2plp_repx	0	LEUA17C	17	A		LEU	CYS	1.02802
USER	2plp_repx	0	LEUA17D	17	A		LEU	ASP	1.22544
USER	2plp_repx	0	LEUA17E	17	A		LEU	GLU	1.34278
USER	2plp_repx	0	LEUA17F	17	A		LEU	PHE	-0.879756
USER	2plp_repx	0	LEUA17G	17	A		LEU	GLY	3.01541
USER	2plp_repx	0	LEUA17H	17	A		LEU	HIS	0.61194
USER	2plp_repx	0	LEUA17I	17	A		LEU	ILE	0.425326
USER	2plp_repx	0	LEUA17K	17	A		LEU	LYS	0.315733
USER	2plp_repx	0	LEUA17M	17	A		LEU	MET	-0.176728
USER	2plp_repx	0	LEUA17N	17	A		LEU	ASN	1.16246
USER	2plp_repx	0	LEUA17P	17	A		LEU	PRO	2.97353
USER	2plp_repx	0	LEUA17Q	17	A		LEU	GLN	0.792425
USER	2plp_repx	0	LEUA17R	17	A		LEU	ARG	0.489207
USER	2plp_repx	0	LEUA17S	17	A		LEU	SER	1.22741
USER	2plp_repx	0	LEUA17T	17	A		LEU	THR	0.79157
USER	2plp_repx	0	LEUA17V	17	A		LEU	VAL	0.880428
USER	2plp_repx	0	LEUA17W	17	A		LEU	TRP	0.470054
USER	2plp_repx	0	LEUA17Y	17	A		LEU	TYR	-1.00542
USER	2plp_repx	0	LYSA18A	18	A		LYS	ALA	0.865038
USER	2plp_repx	0	LYSA18C	18	A		LYS	CYS	0.697763
USER	2plp_repx	0	LYSA18D	18	A		LYS	ASP	1.23757
USER	2plp_repx	0	LYSA18E	18	A		LYS	GLU	0.783056
USER	2plp_repx	0	LYSA18F	18	A		LYS	PHE	0.225058
USER	2plp_repx	0	LYSA18G	18	A		LYS	GLY	0.765054
USER	2plp_repx	0	LYSA18H	18	A		LYS	HIS	0.948764
USER	2plp_repx	0	LYSA18I	18	A		LYS	ILE	0.597075
USER	2plp_repx	0	LYSA18L	18	A		LYS	LEU	0.41302
USER	2plp_repx	0	LYSA18M	18	A		LYS	MET	0.37774
USER	2plp_repx	0	LYSA18N	18	A		LYS	ASN	0.886113
USER	2plp_repx	0	LYSA18P	18	A		LYS	PRO	2.39812
USER	2plp_repx	0	LYSA18Q	18	A		LYS	GLN	0.51268
USER	2plp_repx	0	LYSA18R	18	A		LYS	ARG	-0.588891
USER	2plp_repx	0	LYSA18S	18	A		LYS	SER	0.747223
USER	2plp_repx	0	LYSA18T	18	A		LYS	THR	0.716326
USER	2plp_repx	0	LYSA18V	18	A		LYS	VAL	0.75917
USER	2plp_repx	0	LYSA18W	18	A		LYS	TRP	0.654884
USER	2plp_repx	0	LYSA18Y	18	A		LYS	TYR	0.350562
USER	2plp_repx	0	GLYA19A	19	A		GLY	ALA	3.01443
USER	2plp_repx	0	GLYA19C	19	A		GLY	CYS	2.69662
USER	2plp_repx	0	GLYA19D	19	A		GLY	ASP	3.49856
USER	2plp_repx	0	GLYA19E	19	A		GLY	GLU	2.61539
USER	2plp_repx	0	GLYA19F	19	A		GLY	PHE	3.72034
USER	2plp_repx	0	GLYA19H	19	A		GLY	HIS	3.64893
USER	2plp_repx	0	GLYA19I	19	A		GLY	ILE	3.48753
USER	2plp_repx	0	GLYA19K	19	A		GLY	LYS	2.00735
USER	2plp_repx	0	GLYA19L	19	A		GLY	LEU	1.62004
USER	2plp_repx	0	GLYA19M	19	A		GLY	MET	1.72037
USER	2plp_repx	0	GLYA19N	19	A		GLY	ASN	3.45327
USER	2plp_repx	0	GLYA19P	19	A		GLY	PRO	4.66396
USER	2plp_repx	0	GLYA19Q	19	A		GLY	GLN	3.09281
USER	2plp_repx	0	GLYA19R	19	A		GLY	ARG	2.23513
USER	2plp_repx	0	GLYA19S	19	A		GLY	SER	3.38869
USER	2plp_repx	0	GLYA19T	19	A		GLY	THR	3.47848
USER	2plp_repx	0	GLYA19V	19	A		GLY	VAL	3.73095
USER	2plp_repx	0	GLYA19W	19	A		GLY	TRP	3.5991
USER	2plp_repx	0	GLYA19Y	19	A		GLY	TYR	4.43886
USER	2plp_repx	0	GLUA20A	20	A		GLU	ALA	0.467239
USER	2plp_repx	0	GLUA20C	20	A		GLU	CYS	0.147825
USER	2plp_repx	0	GLUA20D	20	A		GLU	ASP	0.92334
USER	2plp_repx	0	GLUA20F	20	A		GLU	PHE	0.0914188
USER	2plp_repx	0	GLUA20G	20	A		GLU	GLY	0.859781
USER	2plp_repx	0	GLUA20H	20	A		GLU	HIS	0.492916
USER	2plp_repx	0	GLUA20I	20	A		GLU	ILE	0.111086
USER	2plp_repx	0	GLUA20K	20	A		GLU	LYS	-0.320984
USER	2plp_repx	0	GLUA20L	20	A		GLU	LEU	-0.275691
USER	2plp_repx	0	GLUA20M	20	A		GLU	MET	-0.509638
USER	2plp_repx	0	GLUA20N	20	A		GLU	ASN	0.920892
USER	2plp_repx	0	GLUA20P	20	A		GLU	PRO	2.61714
USER	2plp_repx	0	GLUA20Q	20	A		GLU	GLN	0.221103
USER	2plp_repx	0	GLUA20R	20	A		GLU	ARG	0.105989
USER	2plp_repx	0	GLUA20S	20	A		GLU	SER	0.464298
USER	2plp_repx	0	GLUA20T	20	A		GLU	THR	0.334558
USER	2plp_repx	0	GLUA20V	20	A		GLU	VAL	0.284253
USER	2plp_repx	0	GLUA20W	20	A		GLU	TRP	0.211174
USER	2plp_repx	0	GLUA20Y	20	A		GLU	TYR	0.352686
USER	2plp_repx	0	THRA21A	21	A		THR	ALA	-0.149914
USER	2plp_repx	0	THRA21C	21	A		THR	CYS	-0.659368
USER	2plp_repx	0	THRA21D	21	A		THR	ASP	-0.318051
USER	2plp_repx	0	THRA21E	21	A		THR	GLU	0.364374
USER	2plp_repx	0	THRA21F	21	A		THR	PHE	0.16177
USER	2plp_repx	0	THRA21G	21	A		THR	GLY	0.471237
USER	2plp_repx	0	THRA21H	21	A		THR	HIS	-0.0186298
USER	2plp_repx	0	THRA21I	21	A		THR	ILE	-0.9899
USER	2plp_repx	0	THRA21K	21	A		THR	LYS	0.0961165
USER	2plp_repx	0	THRA21L	21	A		THR	LEU	-1.74022
USER	2plp_repx	0	THRA21M	21	A		THR	MET	-1.08484
USER	2plp_repx	0	THRA21N	21	A		THR	ASN	-0.167805
USER	2plp_repx	0	THRA21P	21	A		THR	PRO	2.26042
USER	2plp_repx	0	THRA21Q	21	A		THR	GLN	-0.406365
USER	2plp_repx	0	THRA21R	21	A		THR	ARG	-0.808203
USER	2plp_repx	0	THRA21S	21	A		THR	SER	0.16598
USER	2plp_repx	0	THRA21V	21	A		THR	VAL	-0.0870418
USER	2plp_repx	0	THRA21W	21	A		THR	TRP	-0.423168
USER	2plp_repx	0	THRA21Y	21	A		THR	TYR	0.0714326
USER	2plp_repx	0	THRA22A	22	A		THR	ALA	0.134155
USER	2plp_repx	0	THRA22C	22	A		THR	CYS	-0.0737437
USER	2plp_repx	0	THRA22D	22	A		THR	ASP	0.772928
USER	2plp_repx	0	THRA22E	22	A		THR	GLU	0.0118032
USER	2plp_repx	0	THRA22F	22	A		THR	PHE	0.221971
USER	2plp_repx	0	THRA22G	22	A		THR	GLY	0.939941
USER	2plp_repx	0	THRA22H	22	A		THR	HIS	0.560994
USER	2plp_repx	0	THRA22I	22	A		THR	ILE	-0.197814
USER	2plp_repx	0	THRA22K	22	A		THR	LYS	-0.493137
USER	2plp_repx	0	THRA22L	22	A		THR	LEU	-0.00610764
USER	2plp_repx	0	THRA22M	22	A		THR	MET	-0.768587
USER	2plp_repx	0	THRA22N	22	A		THR	ASN	0.580523
USER	2plp_repx	0	THRA22P	22	A		THR	PRO	1.81778
USER	2plp_repx	0	THRA22Q	22	A		THR	GLN	0.19931
USER	2plp_repx	0	THRA22R	22	A		THR	ARG	-0.182593
USER	2plp_repx	0	THRA22S	22	A		THR	SER	0.121011
USER	2plp_repx	0	THRA22V	22	A		THR	VAL	-0.108639
USER	2plp_repx	0	THRA22W	22	A		THR	TRP	0.320503
USER	2plp_repx	0	THRA22Y	22	A		THR	TYR	0.2392
USER	2plp_repx	0	THRA23A	23	A		THR	ALA	0.332149
USER	2plp_repx	0	THRA23C	23	A		THR	CYS	-0.11289
USER	2plp_repx	0	THRA23D	23	A		THR	ASP	1.15953
USER	2plp_repx	0	THRA23E	23	A		THR	GLU	0.597716
USER	2plp_repx	0	THRA23F	23	A		THR	PHE	-0.838326
USER	2plp_repx	0	THRA23G	23	A		THR	GLY	0.822785
USER	2plp_repx	0	THRA23H	23	A		THR	HIS	0.463514
USER	2plp_repx	0	THRA23I	23	A		THR	ILE	-0.597117
USER	2plp_repx	0	THRA23K	23	A		THR	LYS	0.0550249
USER	2plp_repx	0	THRA23L	23	A		THR	LEU	-0.29122
USER	2plp_repx	0	THRA23M	23	A		THR	MET	-0.265634
USER	2plp_repx	0	THRA23N	23	A		THR	ASN	0.884335
USER	2plp_repx	0	THRA23P	23	A		THR	PRO	6.15968
USER	2plp_repx	0	THRA23Q	23	A		THR	GLN	0.597652
USER	2plp_repx	0	THRA23R	23	A		THR	ARG	0.212198
USER	2plp_repx	0	THRA23S	23	A		THR	SER	0.768265
USER	2plp_repx	0	THRA23V	23	A		THR	VAL	-0.569807
USER	2plp_repx	0	THRA23W	23	A		THR	TRP	0.0024306
USER	2plp_repx	0	THRA23Y	23	A		THR	TYR	-0.556308
USER	2plp_repx	0	GLUA24A	24	A		GLU	ALA	0.917579
USER	2plp_repx	0	GLUA24C	24	A		GLU	CYS	0.804016
USER	2plp_repx	0	GLUA24D	24	A		GLU	ASP	-0.672827
USER	2plp_repx	0	GLUA24F	24	A		GLU	PHE	1.02995
USER	2plp_repx	0	GLUA24G	24	A		GLU	GLY	0.975327
USER	2plp_repx	0	GLUA24H	24	A		GLU	HIS	1.12756
USER	2plp_repx	0	GLUA24I	24	A		GLU	ILE	0.533187
USER	2plp_repx	0	GLUA24K	24	A		GLU	LYS	0.670211
USER	2plp_repx	0	GLUA24L	24	A		GLU	LEU	0.484916
USER	2plp_repx	0	GLUA24M	24	A		GLU	MET	0.745998
USER	2plp_repx	0	GLUA24N	24	A		GLU	ASN	0.280585
USER	2plp_repx	0	GLUA24P	24	A		GLU	PRO	2.10761
USER	2plp_repx	0	GLUA24Q	24	A		GLU	GLN	0.66797
USER	2plp_repx	0	GLUA24R	24	A		GLU	ARG	0.858789
USER	2plp_repx	0	GLUA24S	24	A		GLU	SER	0.865798
USER	2plp_repx	0	GLUA24T	24	A		GLU	THR	0.617881
USER	2plp_repx	0	GLUA24V	24	A		GLU	VAL	0.710886
USER	2plp_repx	0	GLUA24W	24	A		GLU	TRP	1.03287
USER	2plp_repx	0	GLUA24Y	24	A		GLU	TYR	1.04312
USER	2plp_repx	0	ALAA25C	25	A		ALA	CYS	-0.155878
USER	2plp_repx	0	ALAA25D	25	A		ALA	ASP	1.97299
USER	2plp_repx	0	ALAA25E	25	A		ALA	GLU	0.70822
USER	2plp_repx	0	ALAA25F	25	A		ALA	PHE	3.07207
USER	2plp_repx	0	ALAA25G	25	A		ALA	GLY	0.994917
USER	2plp_repx	0	ALAA25H	25	A		ALA	HIS	3.70657
USER	2plp_repx	0	ALAA25I	25	A		ALA	ILE	1.64971
USER	2plp_repx	0	ALAA25K	25	A		ALA	LYS	0.18035
USER	2plp_repx	0	ALAA25L	25	A		ALA	LEU	-1.01594
USER	2plp_repx	0	ALAA25M	25	A		ALA	MET	-0.983685
USER	2plp_repx	0	ALAA25N	25	A		ALA	ASN	0.53152
USER	2plp_repx	0	ALAA25P	25	A		ALA	PRO	2.69304
USER	2plp_repx	0	ALAA25Q	25	A		ALA	GLN	-0.214206
USER	2plp_repx	0	ALAA25R	25	A		ALA	ARG	-0.323537
USER	2plp_repx	0	ALAA25S	25	A		ALA	SER	1.30215
USER	2plp_repx	0	ALAA25T	25	A		ALA	THR	2.02622
USER	2plp_repx	0	ALAA25V	25	A		ALA	VAL	1.23166
USER	2plp_repx	0	ALAA25W	25	A		ALA	TRP	3.44358
USER	2plp_repx	0	ALAA25Y	25	A		ALA	TYR	5.00692
USER	2plp_repx	0	VALA26A	26	A		VAL	ALA	0.407586
USER	2plp_repx	0	VALA26C	26	A		VAL	CYS	-0.0989452
USER	2plp_repx	0	VALA26D	26	A		VAL	ASP	0.142282
USER	2plp_repx	0	VALA26E	26	A		VAL	GLU	-0.279625
USER	2plp_repx	0	VALA26F	26	A		VAL	PHE	0.0944471
USER	2plp_repx	0	VALA26G	26	A		VAL	GLY	0.308902
USER	2plp_repx	0	VALA26H	26	A		VAL	HIS	0.282764
USER	2plp_repx	0	VALA26I	26	A		VAL	ILE	-0.407343
USER	2plp_repx	0	VALA26K	26	A		VAL	LYS	-0.561328
USER	2plp_repx	0	VALA26L	26	A		VAL	LEU	-0.332371
USER	2plp_repx	0	VALA26M	26	A		VAL	MET	-0.606601
USER	2plp_repx	0	VALA26N	26	A		VAL	ASN	0.11421
USER	2plp_repx	0	VALA26P	26	A		VAL	PRO	-0.59252
USER	2plp_repx	0	VALA26Q	26	A		VAL	GLN	-0.268726
USER	2plp_repx	0	VALA26R	26	A		VAL	ARG	-0.375483
USER	2plp_repx	0	VALA26S	26	A		VAL	SER	0.358756
USER	2plp_repx	0	VALA26T	26	A		VAL	THR	0.139847
USER	2plp_repx	0	VALA26W	26	A		VAL	TRP	0.0425266
USER	2plp_repx	0	VALA26Y	26	A		VAL	TYR	0.124345
USER	2plp_repx	0	ASPA27A	27	A		ASP	ALA	3.71471
USER	2plp_repx	0	ASPA27C	27	A		ASP	CYS	3.96493
USER	2plp_repx	0	ASPA27E	27	A		ASP	GLU	2.21344
USER	2plp_repx	0	ASPA27F	27	A		ASP	PHE	3.4463
USER	2plp_repx	0	ASPA27G	27	A		ASP	GLY	3.87931
USER	2plp_repx	0	ASPA27H	27	A		ASP	HIS	3.03243
USER	2plp_repx	0	ASPA27I	27	A		ASP	ILE	4.1551
USER	2plp_repx	0	ASPA27K	27	A		ASP	LYS	3.76823
USER	2plp_repx	0	ASPA27L	27	A		ASP	LEU	3.93504
USER	2plp_repx	0	ASPA27M	27	A		ASP	MET	3.53277
USER	2plp_repx	0	ASPA27N	27	A		ASP	ASN	2.81772
USER	2plp_repx	0	ASPA27P	27	A		ASP	PRO	6.86714
USER	2plp_repx	0	ASPA27Q	27	A		ASP	GLN	3.46985
USER	2plp_repx	0	ASPA27R	27	A		ASP	ARG	3.74874
USER	2plp_repx	0	ASPA27S	27	A		ASP	SER	2.93961
USER	2plp_repx	0	ASPA27T	27	A		ASP	THR	3.53426
USER	2plp_repx	0	ASPA27V	27	A		ASP	VAL	4.35521
USER	2plp_repx	0	ASPA27W	27	A		ASP	TRP	3.77523
USER	2plp_repx	0	ASPA27Y	27	A		ASP	TYR	3.64371
USER	2plp_repx	0	ALAA28C	28	A		ALA	CYS	0.621953
USER	2plp_repx	0	ALAA28D	28	A		ALA	ASP	1.2051
USER	2plp_repx	0	ALAA28E	28	A		ALA	GLU	0.242727
USER	2plp_repx	0	ALAA28F	28	A		ALA	PHE	-0.262867
USER	2plp_repx	0	ALAA28G	28	A		ALA	GLY	1.12111
USER	2plp_repx	0	ALAA28H	28	A		ALA	HIS	1.0983
USER	2plp_repx	0	ALAA28I	28	A		ALA	ILE	-0.665714
USER	2plp_repx	0	ALAA28K	28	A		ALA	LYS	-0.0248642
USER	2plp_repx	0	ALAA28L	28	A		ALA	LEU	-0.189806
USER	2plp_repx	0	ALAA28M	28	A		ALA	MET	-0.502382
USER	2plp_repx	0	ALAA28N	28	A		ALA	ASN	1.14108
USER	2plp_repx	0	ALAA28P	28	A		ALA	PRO	-2.0433
USER	2plp_repx	0	ALAA28Q	28	A		ALA	GLN	-0.507142
USER	2plp_repx	0	ALAA28R	28	A		ALA	ARG	0.426923
USER	2plp_repx	0	ALAA28S	28	A		ALA	SER	0.661816
USER	2plp_repx	0	ALAA28T	28	A		ALA	THR	0.195938
USER	2plp_repx	0	ALAA28V	28	A		ALA	VAL	-0.158186
USER	2plp_repx	0	ALAA28W	28	A		ALA	TRP	0.568916
USER	2plp_repx	0	ALAA28Y	28	A		ALA	TYR	0.222933
USER	2plp_repx	0	ALAA29C	29	A		ALA	CYS	0.834753
USER	2plp_repx	0	ALAA29D	29	A		ALA	ASP	0.565138
USER	2plp_repx	0	ALAA29E	29	A		ALA	GLU	0.00041549
USER	2plp_repx	0	ALAA29F	29	A		ALA	PHE	0.671685
USER	2plp_repx	0	ALAA29G	29	A		ALA	GLY	0.902975
USER	2plp_repx	0	ALAA29H	29	A		ALA	HIS	0.256856
USER	2plp_repx	0	ALAA29I	29	A		ALA	ILE	0.300948
USER	2plp_repx	0	ALAA29K	29	A		ALA	LYS	0.406832
USER	2plp_repx	0	ALAA29L	29	A		ALA	LEU	0.380518
USER	2plp_repx	0	ALAA29M	29	A		ALA	MET	0.306092
USER	2plp_repx	0	ALAA29N	29	A		ALA	ASN	-0.314365
USER	2plp_repx	0	ALAA29P	29	A		ALA	PRO	0.235941
USER	2plp_repx	0	ALAA29Q	29	A		ALA	GLN	-0.284688
USER	2plp_repx	0	ALAA29R	29	A		ALA	ARG	0.176165
USER	2plp_repx	0	ALAA29S	29	A		ALA	SER	0.313665
USER	2plp_repx	0	ALAA29T	29	A		ALA	THR	0.306073
USER	2plp_repx	0	ALAA29V	29	A		ALA	VAL	0.666214
USER	2plp_repx	0	ALAA29W	29	A		ALA	TRP	0.860686
USER	2plp_repx	0	ALAA29Y	29	A		ALA	TYR	0.708576
USER	2plp_repx	0	THRA30A	30	A		THR	ALA	0.534165
USER	2plp_repx	0	THRA30C	30	A		THR	CYS	1.13882
USER	2plp_repx	0	THRA30D	30	A		THR	ASP	0.780067
USER	2plp_repx	0	THRA30E	30	A		THR	GLU	0.0836258
USER	2plp_repx	0	THRA30F	30	A		THR	PHE	0.209307
USER	2plp_repx	0	THRA30G	30	A		THR	GLY	1.59626
USER	2plp_repx	0	THRA30H	30	A		THR	HIS	0.922963
USER	2plp_repx	0	THRA30I	30	A		THR	ILE	0.0925222
USER	2plp_repx	0	THRA30K	30	A		THR	LYS	0.249148
USER	2plp_repx	0	THRA30L	30	A		THR	LEU	-0.244022
USER	2plp_repx	0	THRA30M	30	A		THR	MET	-0.178195
USER	2plp_repx	0	THRA30N	30	A		THR	ASN	1.09687
USER	2plp_repx	0	THRA30P	30	A		THR	PRO	-1.19512
USER	2plp_repx	0	THRA30Q	30	A		THR	GLN	0.0666455
USER	2plp_repx	0	THRA30R	30	A		THR	ARG	0.526438
USER	2plp_repx	0	THRA30S	30	A		THR	SER	0.454609
USER	2plp_repx	0	THRA30V	30	A		THR	VAL	0.472647
USER	2plp_repx	0	THRA30W	30	A		THR	TRP	0.356954
USER	2plp_repx	0	THRA30Y	30	A		THR	TYR	0.209335
USER	2plp_repx	0	ALAA31C	31	A		ALA	CYS	2.24318
USER	2plp_repx	0	ALAA31D	31	A		ALA	ASP	6.08806
USER	2plp_repx	0	ALAA31E	31	A		ALA	GLU	8.1824
USER	2plp_repx	0	ALAA31F	31	A		ALA	PHE	21.3262
USER	2plp_repx	0	ALAA31G	31	A		ALA	GLY	1.85174
USER	2plp_repx	0	ALAA31H	31	A		ALA	HIS	24.0636
USER	2plp_repx	0	ALAA31I	31	A		ALA	ILE	3.47573
USER	2plp_repx	0	ALAA31K	31	A		ALA	LYS	10.837
USER	2plp_repx	0	ALAA31L	31	A		ALA	LEU	5.77862
USER	2plp_repx	0	ALAA31M	31	A		ALA	MET	2.814
USER	2plp_repx	0	ALAA31N	31	A		ALA	ASN	5.953
USER	2plp_repx	0	ALAA31P	31	A		ALA	PRO	7.561
USER	2plp_repx	0	ALAA31Q	31	A		ALA	GLN	5.26547
USER	2plp_repx	0	ALAA31R	31	A		ALA	ARG	14.9051
USER	2plp_repx	0	ALAA31S	31	A		ALA	SER	1.99749
USER	2plp_repx	0	ALAA31T	31	A		ALA	THR	2.45863
USER	2plp_repx	0	ALAA31V	31	A		ALA	VAL	3.21836
USER	2plp_repx	0	ALAA31W	31	A		ALA	TRP	36.2306
USER	2plp_repx	0	ALAA31Y	31	A		ALA	TYR	24.2939
USER	2plp_repx	0	GLUA32A	32	A		GLU	ALA	0.580505
USER	2plp_repx	0	GLUA32C	32	A		GLU	CYS	1.04111
USER	2plp_repx	0	GLUA32D	32	A		GLU	ASP	1.37672
USER	2plp_repx	0	GLUA32F	32	A		GLU	PHE	-0.745228
USER	2plp_repx	0	GLUA32G	32	A		GLU	GLY	1.64202
USER	2plp_repx	0	GLUA32H	32	A		GLU	HIS	0.785095
USER	2plp_repx	0	GLUA32I	32	A		GLU	ILE	-0.500739
USER	2plp_repx	0	GLUA32K	32	A		GLU	LYS	-0.202319
USER	2plp_repx	0	GLUA32L	32	A		GLU	LEU	-0.851861
USER	2plp_repx	0	GLUA32M	32	A		GLU	MET	-1.15826
USER	2plp_repx	0	GLUA32N	32	A		GLU	ASN	1.49665
USER	2plp_repx	0	GLUA32P	32	A		GLU	PRO	4.24191
USER	2plp_repx	0	GLUA32Q	32	A		GLU	GLN	0.538054
USER	2plp_repx	0	GLUA32R	32	A		GLU	ARG	0.335782
USER	2plp_repx	0	GLUA32S	32	A		GLU	SER	1.03864
USER	2plp_repx	0	GLUA32T	32	A		GLU	THR	1.17846
USER	2plp_repx	0	GLUA32V	32	A		GLU	VAL	0.0980503
USER	2plp_repx	0	GLUA32W	32	A		GLU	TRP	0.152643
USER	2plp_repx	0	GLUA32Y	32	A		GLU	TYR	-0.3211
USER	2plp_repx	0	LYSA33A	33	A		LYS	ALA	0.178378
USER	2plp_repx	0	LYSA33C	33	A		LYS	CYS	0.797904
USER	2plp_repx	0	LYSA33D	33	A		LYS	ASP	0.54463
USER	2plp_repx	0	LYSA33E	33	A		LYS	GLU	0.0932822
USER	2plp_repx	0	LYSA33F	33	A		LYS	PHE	-0.235653
USER	2plp_repx	0	LYSA33G	33	A		LYS	GLY	0.85008
USER	2plp_repx	0	LYSA33H	33	A		LYS	HIS	0.565251
USER	2plp_repx	0	LYSA33I	33	A		LYS	ILE	-0.0884083
USER	2plp_repx	0	LYSA33L	33	A		LYS	LEU	-0.102666
USER	2plp_repx	0	LYSA33M	33	A		LYS	MET	-0.392322
USER	2plp_repx	0	LYSA33N	33	A		LYS	ASN	0.613511
USER	2plp_repx	0	LYSA33P	33	A		LYS	PRO	1.51267
USER	2plp_repx	0	LYSA33Q	33	A		LYS	GLN	-0.113894
USER	2plp_repx	0	LYSA33R	33	A		LYS	ARG	-0.08943
USER	2plp_repx	0	LYSA33S	33	A		LYS	SER	0.153728
USER	2plp_repx	0	LYSA33T	33	A		LYS	THR	0.00810707
USER	2plp_repx	0	LYSA33V	33	A		LYS	VAL	0.47723
USER	2plp_repx	0	LYSA33W	33	A		LYS	TRP	-0.10949
USER	2plp_repx	0	LYSA33Y	33	A		LYS	TYR	-0.218715
USER	2plp_repx	0	VALA34A	34	A		VAL	ALA	-0.116078
USER	2plp_repx	0	VALA34C	34	A		VAL	CYS	0.643226
USER	2plp_repx	0	VALA34D	34	A		VAL	ASP	0.428869
USER	2plp_repx	0	VALA34E	34	A		VAL	GLU	-0.313094
USER	2plp_repx	0	VALA34F	34	A		VAL	PHE	-1.01232
USER	2plp_repx	0	VALA34G	34	A		VAL	GLY	0.742895
USER	2plp_repx	0	VALA34H	34	A		VAL	HIS	0.165051
USER	2plp_repx	0	VALA34I	34	A		VAL	ILE	-0.732635
USER	2plp_repx	0	VALA34K	34	A		VAL	LYS	-0.651846
USER	2plp_repx	0	VALA34L	34	A		VAL	LEU	-0.655936
USER	2plp_repx	0	VALA34M	34	A		VAL	MET	-0.918576
USER	2plp_repx	0	VALA34N	34	A		VAL	ASN	0.32113
USER	2plp_repx	0	VALA34P	34	A		VAL	PRO	1.85363
USER	2plp_repx	0	VALA34Q	34	A		VAL	GLN	-0.481798
USER	2plp_repx	0	VALA34R	34	A		VAL	ARG	-1.03751
USER	2plp_repx	0	VALA34S	34	A		VAL	SER	0.762867
USER	2plp_repx	0	VALA34T	34	A		VAL	THR	0.528268
USER	2plp_repx	0	VALA34W	34	A		VAL	TRP	-0.689612
USER	2plp_repx	0	VALA34Y	34	A		VAL	TYR	-0.692992
USER	2plp_repx	0	PHEA35A	35	A		PHE	ALA	3.96083
USER	2plp_repx	0	PHEA35C	35	A		PHE	CYS	4.10465
USER	2plp_repx	0	PHEA35D	35	A		PHE	ASP	6.00676
USER	2plp_repx	0	PHEA35E	35	A		PHE	GLU	5.26478
USER	2plp_repx	0	PHEA35G	35	A		PHE	GLY	5.64063
USER	2plp_repx	0	PHEA35H	35	A		PHE	HIS	3.60194
USER	2plp_repx	0	PHEA35I	35	A		PHE	ILE	5.24279
USER	2plp_repx	0	PHEA35K	35	A		PHE	LYS	5.17994
USER	2plp_repx	0	PHEA35L	35	A		PHE	LEU	0.611338
USER	2plp_repx	0	PHEA35M	35	A		PHE	MET	0.407972
USER	2plp_repx	0	PHEA35N	35	A		PHE	ASN	4.71815
USER	2plp_repx	0	PHEA35P	35	A		PHE	PRO	5.99441
USER	2plp_repx	0	PHEA35Q	35	A		PHE	GLN	4.26116
USER	2plp_repx	0	PHEA35R	35	A		PHE	ARG	6.52631
USER	2plp_repx	0	PHEA35S	35	A		PHE	SER	5.40721
USER	2plp_repx	0	PHEA35T	35	A		PHE	THR	4.22141
USER	2plp_repx	0	PHEA35V	35	A		PHE	VAL	6.25539
USER	2plp_repx	0	PHEA35W	35	A		PHE	TRP	6.7912
USER	2plp_repx	0	PHEA35Y	35	A		PHE	TYR	2.83876
USER	2plp_repx	0	LYSA36A	36	A		LYS	ALA	0.729892
USER	2plp_repx	0	LYSA36C	36	A		LYS	CYS	1.18673
USER	2plp_repx	0	LYSA36D	36	A		LYS	ASP	1.82037
USER	2plp_repx	0	LYSA36E	36	A		LYS	GLU	0.487038
USER	2plp_repx	0	LYSA36F	36	A		LYS	PHE	-0.448096
USER	2plp_repx	0	LYSA36G	36	A		LYS	GLY	1.82162
USER	2plp_repx	0	LYSA36H	36	A		LYS	HIS	0.178472
USER	2plp_repx	0	LYSA36I	36	A		LYS	ILE	0.0923229
USER	2plp_repx	0	LYSA36L	36	A		LYS	LEU	-0.473832
USER	2plp_repx	0	LYSA36M	36	A		LYS	MET	-0.281272
USER	2plp_repx	0	LYSA36N	36	A		LYS	ASN	0.509361
USER	2plp_repx	0	LYSA36P	36	A		LYS	PRO	5.07668
USER	2plp_repx	0	LYSA36Q	36	A		LYS	GLN	0.655623
USER	2plp_repx	0	LYSA36R	36	A		LYS	ARG	0.235678
USER	2plp_repx	0	LYSA36S	36	A		LYS	SER	0.896714
USER	2plp_repx	0	LYSA36T	36	A		LYS	THR	0.664419
USER	2plp_repx	0	LYSA36V	36	A		LYS	VAL	0.725937
USER	2plp_repx	0	LYSA36W	36	A		LYS	TRP	0.0798499
USER	2plp_repx	0	LYSA36Y	36	A		LYS	TYR	-0.296816
USER	2plp_repx	0	GLNA37A	37	A		GLN	ALA	0.178455
USER	2plp_repx	0	GLNA37C	37	A		GLN	CYS	1.10859
USER	2plp_repx	0	GLNA37D	37	A		GLN	ASP	0.799336
USER	2plp_repx	0	GLNA37E	37	A		GLN	GLU	0.372073
USER	2plp_repx	0	GLNA37F	37	A		GLN	PHE	0.042079
USER	2plp_repx	0	GLNA37G	37	A		GLN	GLY	0.886907
USER	2plp_repx	0	GLNA37H	37	A		GLN	HIS	0.155148
USER	2plp_repx	0	GLNA37I	37	A		GLN	ILE	-0.0798972
USER	2plp_repx	0	GLNA37K	37	A		GLN	LYS	0.0106689
USER	2plp_repx	0	GLNA37L	37	A		GLN	LEU	-0.209236
USER	2plp_repx	0	GLNA37M	37	A		GLN	MET	-0.331776
USER	2plp_repx	0	GLNA37N	37	A		GLN	ASN	0.351073
USER	2plp_repx	0	GLNA37P	37	A		GLN	PRO	3.89571
USER	2plp_repx	0	GLNA37R	37	A		GLN	ARG	-0.477579
USER	2plp_repx	0	GLNA37S	37	A		GLN	SER	0.900376
USER	2plp_repx	0	GLNA37T	37	A		GLN	THR	0.675124
USER	2plp_repx	0	GLNA37V	37	A		GLN	VAL	0.644452
USER	2plp_repx	0	GLNA37W	37	A		GLN	TRP	-0.189027
USER	2plp_repx	0	GLNA37Y	37	A		GLN	TYR	0.0474013
USER	2plp_repx	0	TYRA38A	38	A		TYR	ALA	0.73069
USER	2plp_repx	0	TYRA38C	38	A		TYR	CYS	1.39225
USER	2plp_repx	0	TYRA38D	38	A		TYR	ASP	1.5433
USER	2plp_repx	0	TYRA38E	38	A		TYR	GLU	0.912472
USER	2plp_repx	0	TYRA38F	38	A		TYR	PHE	-0.25313
USER	2plp_repx	0	TYRA38G	38	A		TYR	GLY	1.60689
USER	2plp_repx	0	TYRA38H	38	A		TYR	HIS	0.697538
USER	2plp_repx	0	TYRA38I	38	A		TYR	ILE	-0.319655
USER	2plp_repx	0	TYRA38K	38	A		TYR	LYS	-0.069804
USER	2plp_repx	0	TYRA38L	38	A		TYR	LEU	-0.260542
USER	2plp_repx	0	TYRA38M	38	A		TYR	MET	-0.441162
USER	2plp_repx	0	TYRA38N	38	A		TYR	ASN	0.864229
USER	2plp_repx	0	TYRA38P	38	A		TYR	PRO	3.33801
USER	2plp_repx	0	TYRA38Q	38	A		TYR	GLN	0.167684
USER	2plp_repx	0	TYRA38R	38	A		TYR	ARG	0.0591755
USER	2plp_repx	0	TYRA38S	38	A		TYR	SER	1.58639
USER	2plp_repx	0	TYRA38T	38	A		TYR	THR	1.20591
USER	2plp_repx	0	TYRA38V	38	A		TYR	VAL	0.633865
USER	2plp_repx	0	TYRA38W	38	A		TYR	TRP	-0.429735
USER	2plp_repx	0	ALAA39C	39	A		ALA	CYS	-0.126646
USER	2plp_repx	0	ALAA39D	39	A		ALA	ASP	3.84749
USER	2plp_repx	0	ALAA39E	39	A		ALA	GLU	4.13344
USER	2plp_repx	0	ALAA39F	39	A		ALA	PHE	7.60442
USER	2plp_repx	0	ALAA39G	39	A		ALA	GLY	1.67924
USER	2plp_repx	0	ALAA39H	39	A		ALA	HIS	9.09726
USER	2plp_repx	0	ALAA39I	39	A		ALA	ILE	0.662435
USER	2plp_repx	0	ALAA39K	39	A		ALA	LYS	6.37789
USER	2plp_repx	0	ALAA39L	39	A		ALA	LEU	0.406059
USER	2plp_repx	0	ALAA39M	39	A		ALA	MET	1.16661
USER	2plp_repx	0	ALAA39N	39	A		ALA	ASN	0.674168
USER	2plp_repx	0	ALAA39P	39	A		ALA	PRO	5.26004
USER	2plp_repx	0	ALAA39Q	39	A		ALA	GLN	6.01592
USER	2plp_repx	0	ALAA39R	39	A		ALA	ARG	5.20842
USER	2plp_repx	0	ALAA39S	39	A		ALA	SER	0.953266
USER	2plp_repx	0	ALAA39T	39	A		ALA	THR	2.19799
USER	2plp_repx	0	ALAA39V	39	A		ALA	VAL	0.191385
USER	2plp_repx	0	ALAA39W	39	A		ALA	TRP	15.4135
USER	2plp_repx	0	ALAA39Y	39	A		ALA	TYR	11.9181
USER	2plp_repx	0	ASNA40A	40	A		ASN	ALA	0.00645745
USER	2plp_repx	0	ASNA40C	40	A		ASN	CYS	0.676785
USER	2plp_repx	0	ASNA40D	40	A		ASN	ASP	1.26416
USER	2plp_repx	0	ASNA40E	40	A		ASN	GLU	0.610577
USER	2plp_repx	0	ASNA40F	40	A		ASN	PHE	-0.270342
USER	2plp_repx	0	ASNA40G	40	A		ASN	GLY	0.797341
USER	2plp_repx	0	ASNA40H	40	A		ASN	HIS	-0.211628
USER	2plp_repx	0	ASNA40I	40	A		ASN	ILE	-0.155243
USER	2plp_repx	0	ASNA40K	40	A		ASN	LYS	-0.308596
USER	2plp_repx	0	ASNA40L	40	A		ASN	LEU	-0.471489
USER	2plp_repx	0	ASNA40M	40	A		ASN	MET	-0.597288
USER	2plp_repx	0	ASNA40P	40	A		ASN	PRO	3.28167
USER	2plp_repx	0	ASNA40Q	40	A		ASN	GLN	-0.330569
USER	2plp_repx	0	ASNA40R	40	A		ASN	ARG	-0.204889
USER	2plp_repx	0	ASNA40S	40	A		ASN	SER	0.194045
USER	2plp_repx	0	ASNA40T	40	A		ASN	THR	0.250814
USER	2plp_repx	0	ASNA40V	40	A		ASN	VAL	0.468983
USER	2plp_repx	0	ASNA40W	40	A		ASN	TRP	-0.313604
USER	2plp_repx	0	ASNA40Y	40	A		ASN	TYR	-0.00962661
USER	2plp_repx	0	ASPA41A	41	A		ASP	ALA	-1.28176
USER	2plp_repx	0	ASPA41C	41	A		ASP	CYS	-0.537489
USER	2plp_repx	0	ASPA41E	41	A		ASP	GLU	-0.737669
USER	2plp_repx	0	ASPA41F	41	A		ASP	PHE	-1.07758
USER	2plp_repx	0	ASPA41G	41	A		ASP	GLY	-0.94558
USER	2plp_repx	0	ASPA41H	41	A		ASP	HIS	-0.372212
USER	2plp_repx	0	ASPA41I	41	A		ASP	ILE	-0.848187
USER	2plp_repx	0	ASPA41K	41	A		ASP	LYS	-1.86092
USER	2plp_repx	0	ASPA41L	41	A		ASP	LEU	-1.78141
USER	2plp_repx	0	ASPA41M	41	A		ASP	MET	-1.85153
USER	2plp_repx	0	ASPA41N	41	A		ASP	ASN	-0.60083
USER	2plp_repx	0	ASPA41P	41	A		ASP	PRO	1.58642
USER	2plp_repx	0	ASPA41Q	41	A		ASP	GLN	-1.31647
USER	2plp_repx	0	ASPA41R	41	A		ASP	ARG	-1.3853
USER	2plp_repx	0	ASPA41S	41	A		ASP	SER	-0.99217
USER	2plp_repx	0	ASPA41T	41	A		ASP	THR	0.0564499
USER	2plp_repx	0	ASPA41V	41	A		ASP	VAL	-0.316088
USER	2plp_repx	0	ASPA41W	41	A		ASP	TRP	-0.749274
USER	2plp_repx	0	ASPA41Y	41	A		ASP	TYR	-1.02949
USER	2plp_repx	0	ASNA42A	42	A		ASN	ALA	0.182974
USER	2plp_repx	0	ASNA42C	42	A		ASN	CYS	-0.879359
USER	2plp_repx	0	ASNA42D	42	A		ASN	ASP	0.244354
USER	2plp_repx	0	ASNA42E	42	A		ASN	GLU	0.579057
USER	2plp_repx	0	ASNA42F	42	A		ASN	PHE	-0.681816
USER	2plp_repx	0	ASNA42G	42	A		ASN	GLY	0.789734
USER	2plp_repx	0	ASNA42H	42	A		ASN	HIS	0.49384
USER	2plp_repx	0	ASNA42I	42	A		ASN	ILE	-2.34355
USER	2plp_repx	0	ASNA42K	42	A		ASN	LYS	-1.16095
USER	2plp_repx	0	ASNA42L	42	A		ASN	LEU	-0.667376
USER	2plp_repx	0	ASNA42M	42	A		ASN	MET	-0.320872
USER	2plp_repx	0	ASNA42P	42	A		ASN	PRO	2.01397
USER	2plp_repx	0	ASNA42Q	42	A		ASN	GLN	-0.547758
USER	2plp_repx	0	ASNA42R	42	A		ASN	ARG	-0.417399
USER	2plp_repx	0	ASNA42S	42	A		ASN	SER	0.887836
USER	2plp_repx	0	ASNA42T	42	A		ASN	THR	0.104039
USER	2plp_repx	0	ASNA42V	42	A		ASN	VAL	-1.33202
USER	2plp_repx	0	ASNA42W	42	A		ASN	TRP	0.285746
USER	2plp_repx	0	ASNA42Y	42	A		ASN	TYR	-0.640654
USER	2plp_repx	0	GLYA43A	43	A		GLY	ALA	1.95869
USER	2plp_repx	0	GLYA43C	43	A		GLY	CYS	1.86683
USER	2plp_repx	0	GLYA43D	43	A		GLY	ASP	1.93292
USER	2plp_repx	0	GLYA43E	43	A		GLY	GLU	2.0112
USER	2plp_repx	0	GLYA43F	43	A		GLY	PHE	1.71277
USER	2plp_repx	0	GLYA43H	43	A		GLY	HIS	1.76997
USER	2plp_repx	0	GLYA43I	43	A		GLY	ILE	4.44117
USER	2plp_repx	0	GLYA43K	43	A		GLY	LYS	0.990968
USER	2plp_repx	0	GLYA43L	43	A		GLY	LEU	1.94464
USER	2plp_repx	0	GLYA43M	43	A		GLY	MET	1.9904
USER	2plp_repx	0	GLYA43N	43	A		GLY	ASN	1.41453
USER	2plp_repx	0	GLYA43P	43	A		GLY	PRO	6.76285
USER	2plp_repx	0	GLYA43Q	43	A		GLY	GLN	1.54681
USER	2plp_repx	0	GLYA43R	43	A		GLY	ARG	0.443742
USER	2plp_repx	0	GLYA43S	43	A		GLY	SER	1.70217
USER	2plp_repx	0	GLYA43T	43	A		GLY	THR	2.75682
USER	2plp_repx	0	GLYA43V	43	A		GLY	VAL	2.96672
USER	2plp_repx	0	GLYA43W	43	A		GLY	TRP	1.86718
USER	2plp_repx	0	GLYA43Y	43	A		GLY	TYR	1.7579
USER	2plp_repx	0	VALA44A	44	A		VAL	ALA	1.53027
USER	2plp_repx	0	VALA44C	44	A		VAL	CYS	1.14524
USER	2plp_repx	0	VALA44D	44	A		VAL	ASP	3.07359
USER	2plp_repx	0	VALA44E	44	A		VAL	GLU	2.91552
USER	2plp_repx	0	VALA44F	44	A		VAL	PHE	-0.179472
USER	2plp_repx	0	VALA44G	44	A		VAL	GLY	2.55743
USER	2plp_repx	0	VALA44H	44	A		VAL	HIS	1.9366
USER	2plp_repx	0	VALA44I	44	A		VAL	ILE	-0.329224
USER	2plp_repx	0	VALA44K	44	A		VAL	LYS	0.799459
USER	2plp_repx	0	VALA44L	44	A		VAL	LEU	-1.01628
USER	2plp_repx	0	VALA44M	44	A		VAL	MET	-0.303481
USER	2plp_repx	0	VALA44N	44	A		VAL	ASN	1.85489
USER	2plp_repx	0	VALA44P	44	A		VAL	PRO	6.25717
USER	2plp_repx	0	VALA44Q	44	A		VAL	GLN	1.14456
USER	2plp_repx	0	VALA44R	44	A		VAL	ARG	2.39233
USER	2plp_repx	0	VALA44S	44	A		VAL	SER	2.27814
USER	2plp_repx	0	VALA44T	44	A		VAL	THR	1.43456
USER	2plp_repx	0	VALA44W	44	A		VAL	TRP	4.92157
USER	2plp_repx	0	VALA44Y	44	A		VAL	TYR	3.31672
USER	2plp_repx	0	ASPA45A	45	A		ASP	ALA	-0.39856
USER	2plp_repx	0	ASPA45C	45	A		ASP	CYS	-0.450683
USER	2plp_repx	0	ASPA45E	45	A		ASP	GLU	-0.32721
USER	2plp_repx	0	ASPA45F	45	A		ASP	PHE	-1.28743
USER	2plp_repx	0	ASPA45G	45	A		ASP	GLY	-0.355941
USER	2plp_repx	0	ASPA45H	45	A		ASP	HIS	-0.891617
USER	2plp_repx	0	ASPA45I	45	A		ASP	ILE	-0.968851
USER	2plp_repx	0	ASPA45K	45	A		ASP	LYS	-1.72068
USER	2plp_repx	0	ASPA45L	45	A		ASP	LEU	-0.953532
USER	2plp_repx	0	ASPA45M	45	A		ASP	MET	-1.03944
USER	2plp_repx	0	ASPA45N	45	A		ASP	ASN	-0.30355
USER	2plp_repx	0	ASPA45P	45	A		ASP	PRO	1.19571
USER	2plp_repx	0	ASPA45Q	45	A		ASP	GLN	-0.920281
USER	2plp_repx	0	ASPA45R	45	A		ASP	ARG	-1.7546
USER	2plp_repx	0	ASPA45S	45	A		ASP	SER	-0.458134
USER	2plp_repx	0	ASPA45T	45	A		ASP	THR	-0.765696
USER	2plp_repx	0	ASPA45V	45	A		ASP	VAL	-0.711201
USER	2plp_repx	0	ASPA45W	45	A		ASP	TRP	-0.874466
USER	2plp_repx	0	ASPA45Y	45	A		ASP	TYR	-1.85666
USER	2plp_repx	0	GLYA46A	46	A		GLY	ALA	5.56355
USER	2plp_repx	0	GLYA46C	46	A		GLY	CYS	8.03527
USER	2plp_repx	0	GLYA46D	46	A		GLY	ASP	15.112
USER	2plp_repx	0	GLYA46E	46	A		GLY	GLU	14.9166
USER	2plp_repx	0	GLYA46F	46	A		GLY	PHE	14.0423
USER	2plp_repx	0	GLYA46H	46	A		GLY	HIS	13.7866
USER	2plp_repx	0	GLYA46I	46	A		GLY	ILE	15.8312
USER	2plp_repx	0	GLYA46K	46	A		GLY	LYS	12.035
USER	2plp_repx	0	GLYA46L	46	A		GLY	LEU	12.5211
USER	2plp_repx	0	GLYA46M	46	A		GLY	MET	8.71072
USER	2plp_repx	0	GLYA46N	46	A		GLY	ASN	12.0932
USER	2plp_repx	0	GLYA46P	46	A		GLY	PRO	7.39786
USER	2plp_repx	0	GLYA46Q	46	A		GLY	GLN	11.6829
USER	2plp_repx	0	GLYA46R	46	A		GLY	ARG	12.966
USER	2plp_repx	0	GLYA46S	46	A		GLY	SER	9.21233
USER	2plp_repx	0	GLYA46T	46	A		GLY	THR	13.132
USER	2plp_repx	0	GLYA46V	46	A		GLY	VAL	12.7132
USER	2plp_repx	0	GLYA46W	46	A		GLY	TRP	17.1936
USER	2plp_repx	0	GLYA46Y	46	A		GLY	TYR	14.4541
USER	2plp_repx	0	GLUA47A	47	A		GLU	ALA	-0.248467
USER	2plp_repx	0	GLUA47C	47	A		GLU	CYS	-0.0026143
USER	2plp_repx	0	GLUA47D	47	A		GLU	ASP	0.126172
USER	2plp_repx	0	GLUA47F	47	A		GLU	PHE	0.00844846
USER	2plp_repx	0	GLUA47G	47	A		GLU	GLY	0.154033
USER	2plp_repx	0	GLUA47H	47	A		GLU	HIS	0.381738
USER	2plp_repx	0	GLUA47I	47	A		GLU	ILE	-0.265196
USER	2plp_repx	0	GLUA47K	47	A		GLU	LYS	-0.230606
USER	2plp_repx	0	GLUA47L	47	A		GLU	LEU	-0.0564235
USER	2plp_repx	0	GLUA47M	47	A		GLU	MET	-0.100798
USER	2plp_repx	0	GLUA47N	47	A		GLU	ASN	-0.0418075
USER	2plp_repx	0	GLUA47P	47	A		GLU	PRO	2.28604
USER	2plp_repx	0	GLUA47Q	47	A		GLU	GLN	-0.14404
USER	2plp_repx	0	GLUA47R	47	A		GLU	ARG	-1.05244
USER	2plp_repx	0	GLUA47S	47	A		GLU	SER	-0.0407918
USER	2plp_repx	0	GLUA47T	47	A		GLU	THR	-0.214579
USER	2plp_repx	0	GLUA47V	47	A		GLU	VAL	-0.154465
USER	2plp_repx	0	GLUA47W	47	A		GLU	TRP	0.099372
USER	2plp_repx	0	GLUA47Y	47	A		GLU	TYR	0.0380109
USER	2plp_repx	0	TRPA48A	48	A		TRP	ALA	4.34141
USER	2plp_repx	0	TRPA48C	48	A		TRP	CYS	3.84417
USER	2plp_repx	0	TRPA48D	48	A		TRP	ASP	4.86223
USER	2plp_repx	0	TRPA48E	48	A		TRP	GLU	4.15842
USER	2plp_repx	0	TRPA48F	48	A		TRP	PHE	2.71247
USER	2plp_repx	0	TRPA48G	48	A		TRP	GLY	4.42885
USER	2plp_repx	0	TRPA48H	48	A		TRP	HIS	3.94586
USER	2plp_repx	0	TRPA48I	48	A		TRP	ILE	2.66374
USER	2plp_repx	0	TRPA48K	48	A		TRP	LYS	3.15875
USER	2plp_repx	0	TRPA48L	48	A		TRP	LEU	2.04564
USER	2plp_repx	0	TRPA48M	48	A		TRP	MET	1.57736
USER	2plp_repx	0	TRPA48N	48	A		TRP	ASN	4.11664
USER	2plp_repx	0	TRPA48P	48	A		TRP	PRO	3.62205
USER	2plp_repx	0	TRPA48Q	48	A		TRP	GLN	3.59791
USER	2plp_repx	0	TRPA48R	48	A		TRP	ARG	3.55433
USER	2plp_repx	0	TRPA48S	48	A		TRP	SER	4.46803
USER	2plp_repx	0	TRPA48T	48	A		TRP	THR	3.81705
USER	2plp_repx	0	TRPA48V	48	A		TRP	VAL	3.00166
USER	2plp_repx	0	TRPA48Y	48	A		TRP	TYR	3.33768
USER	2plp_repx	0	THRA49A	49	A		THR	ALA	-0.0902805
USER	2plp_repx	0	THRA49C	49	A		THR	CYS	-0.101424
USER	2plp_repx	0	THRA49D	49	A		THR	ASP	0.767317
USER	2plp_repx	0	THRA49E	49	A		THR	GLU	0.0410935
USER	2plp_repx	0	THRA49F	49	A		THR	PHE	-1.22591
USER	2plp_repx	0	THRA49G	49	A		THR	GLY	0.224132
USER	2plp_repx	0	THRA49H	49	A		THR	HIS	0.304568
USER	2plp_repx	0	THRA49I	49	A		THR	ILE	-0.334608
USER	2plp_repx	0	THRA49K	49	A		THR	LYS	-0.788692
USER	2plp_repx	0	THRA49L	49	A		THR	LEU	-0.51787
USER	2plp_repx	0	THRA49M	49	A		THR	MET	-1.01321
USER	2plp_repx	0	THRA49N	49	A		THR	ASN	0.188333
USER	2plp_repx	0	THRA49P	49	A		THR	PRO	4.30645
USER	2plp_repx	0	THRA49Q	49	A		THR	GLN	-0.316545
USER	2plp_repx	0	THRA49R	49	A		THR	ARG	-0.675945
USER	2plp_repx	0	THRA49S	49	A		THR	SER	-0.0640886
USER	2plp_repx	0	THRA49V	49	A		THR	VAL	-0.0820248
USER	2plp_repx	0	THRA49W	49	A		THR	TRP	-1.29391
USER	2plp_repx	0	THRA49Y	49	A		THR	TYR	-1.10088
USER	2plp_repx	0	TYRA50A	50	A		TYR	ALA	3.21604
USER	2plp_repx	0	TYRA50C	50	A		TYR	CYS	2.87963
USER	2plp_repx	0	TYRA50D	50	A		TYR	ASP	3.8332
USER	2plp_repx	0	TYRA50E	50	A		TYR	GLU	3.05689
USER	2plp_repx	0	TYRA50F	50	A		TYR	PHE	0.237842
USER	2plp_repx	0	TYRA50G	50	A		TYR	GLY	3.84569
USER	2plp_repx	0	TYRA50H	50	A		TYR	HIS	1.95382
USER	2plp_repx	0	TYRA50I	50	A		TYR	ILE	2.10077
USER	2plp_repx	0	TYRA50K	50	A		TYR	LYS	2.11043
USER	2plp_repx	0	TYRA50L	50	A		TYR	LEU	1.44892
USER	2plp_repx	0	TYRA50M	50	A		TYR	MET	1.50476
USER	2plp_repx	0	TYRA50N	50	A		TYR	ASN	2.55076
USER	2plp_repx	0	TYRA50P	50	A		TYR	PRO	4.50929
USER	2plp_repx	0	TYRA50Q	50	A		TYR	GLN	2.69885
USER	2plp_repx	0	TYRA50R	50	A		TYR	ARG	2.48357
USER	2plp_repx	0	TYRA50S	50	A		TYR	SER	2.82182
USER	2plp_repx	0	TYRA50T	50	A		TYR	THR	3.14233
USER	2plp_repx	0	TYRA50V	50	A		TYR	VAL	2.51576
USER	2plp_repx	0	TYRA50W	50	A		TYR	TRP	2.39936
USER	2plp_repx	0	ASPA51A	51	A		ASP	ALA	0.389792
USER	2plp_repx	0	ASPA51C	51	A		ASP	CYS	0.585687
USER	2plp_repx	0	ASPA51E	51	A		ASP	GLU	0.312849
USER	2plp_repx	0	ASPA51F	51	A		ASP	PHE	0.112827
USER	2plp_repx	0	ASPA51G	51	A		ASP	GLY	1.02016
USER	2plp_repx	0	ASPA51H	51	A		ASP	HIS	0.0771678
USER	2plp_repx	0	ASPA51I	51	A		ASP	ILE	-0.106697
USER	2plp_repx	0	ASPA51K	51	A		ASP	LYS	0.0472684
USER	2plp_repx	0	ASPA51L	51	A		ASP	LEU	-0.0123871
USER	2plp_repx	0	ASPA51M	51	A		ASP	MET	0.0506667
USER	2plp_repx	0	ASPA51N	51	A		ASP	ASN	-0.0535842
USER	2plp_repx	0	ASPA51P	51	A		ASP	PRO	3.49272
USER	2plp_repx	0	ASPA51Q	51	A		ASP	GLN	0.0227794
USER	2plp_repx	0	ASPA51R	51	A		ASP	ARG	-0.747695
USER	2plp_repx	0	ASPA51S	51	A		ASP	SER	0.615631
USER	2plp_repx	0	ASPA51T	51	A		ASP	THR	0.391918
USER	2plp_repx	0	ASPA51V	51	A		ASP	VAL	0.315197
USER	2plp_repx	0	ASPA51W	51	A		ASP	TRP	0.265237
USER	2plp_repx	0	ASPA51Y	51	A		ASP	TYR	-0.0269054
USER	2plp_repx	0	ASPA52A	52	A		ASP	ALA	0.98841
USER	2plp_repx	0	ASPA52C	52	A		ASP	CYS	1.45326
USER	2plp_repx	0	ASPA52E	52	A		ASP	GLU	0.0763188
USER	2plp_repx	0	ASPA52F	52	A		ASP	PHE	0.205358
USER	2plp_repx	0	ASPA52G	52	A		ASP	GLY	1.38624
USER	2plp_repx	0	ASPA52H	52	A		ASP	HIS	1.31641
USER	2plp_repx	0	ASPA52I	52	A		ASP	ILE	1.25269
USER	2plp_repx	0	ASPA52K	52	A		ASP	LYS	0.81075
USER	2plp_repx	0	ASPA52L	52	A		ASP	LEU	0.829325
USER	2plp_repx	0	ASPA52M	52	A		ASP	MET	0.74796
USER	2plp_repx	0	ASPA52N	52	A		ASP	ASN	0.857301
USER	2plp_repx	0	ASPA52P	52	A		ASP	PRO	-0.215889
USER	2plp_repx	0	ASPA52Q	52	A		ASP	GLN	0.615887
USER	2plp_repx	0	ASPA52R	52	A		ASP	ARG	1.02395
USER	2plp_repx	0	ASPA52S	52	A		ASP	SER	1.23868
USER	2plp_repx	0	ASPA52T	52	A		ASP	THR	1.46574
USER	2plp_repx	0	ASPA52V	52	A		ASP	VAL	1.46356
USER	2plp_repx	0	ASPA52W	52	A		ASP	TRP	0.985329
USER	2plp_repx	0	ASPA52Y	52	A		ASP	TYR	0.392363
USER	2plp_repx	0	ALAA53C	53	A		ALA	CYS	0.406273
USER	2plp_repx	0	ALAA53D	53	A		ALA	ASP	0.458301
USER	2plp_repx	0	ALAA53E	53	A		ALA	GLU	0.269254
USER	2plp_repx	0	ALAA53F	53	A		ALA	PHE	0.00853573
USER	2plp_repx	0	ALAA53G	53	A		ALA	GLY	0.226902
USER	2plp_repx	0	ALAA53H	53	A		ALA	HIS	0.143567
USER	2plp_repx	0	ALAA53I	53	A		ALA	ILE	0.235378
USER	2plp_repx	0	ALAA53K	53	A		ALA	LYS	-0.134908
USER	2plp_repx	0	ALAA53L	53	A		ALA	LEU	0.0462769
USER	2plp_repx	0	ALAA53M	53	A		ALA	MET	0.0546831
USER	2plp_repx	0	ALAA53N	53	A		ALA	ASN	0.128651
USER	2plp_repx	0	ALAA53P	53	A		ALA	PRO	-0.115491
USER	2plp_repx	0	ALAA53Q	53	A		ALA	GLN	-0.264886
USER	2plp_repx	0	ALAA53R	53	A		ALA	ARG	-0.862888
USER	2plp_repx	0	ALAA53S	53	A		ALA	SER	-0.621383
USER	2plp_repx	0	ALAA53T	53	A		ALA	THR	-0.526998
USER	2plp_repx	0	ALAA53V	53	A		ALA	VAL	0.297427
USER	2plp_repx	0	ALAA53W	53	A		ALA	TRP	0.110848
USER	2plp_repx	0	ALAA53Y	53	A		ALA	TYR	0.0402706
USER	2plp_repx	0	THRA54A	54	A		THR	ALA	-0.139611
USER	2plp_repx	0	THRA54C	54	A		THR	CYS	0.129813
USER	2plp_repx	0	THRA54D	54	A		THR	ASP	-0.210016
USER	2plp_repx	0	THRA54E	54	A		THR	GLU	0.00905561
USER	2plp_repx	0	THRA54F	54	A		THR	PHE	-0.310173
USER	2plp_repx	0	THRA54G	54	A		THR	GLY	-0.121348
USER	2plp_repx	0	THRA54H	54	A		THR	HIS	-0.0837794
USER	2plp_repx	0	THRA54I	54	A		THR	ILE	0.300941
USER	2plp_repx	0	THRA54K	54	A		THR	LYS	-0.709043
USER	2plp_repx	0	THRA54L	54	A		THR	LEU	-0.310772
USER	2plp_repx	0	THRA54M	54	A		THR	MET	-0.0508412
USER	2plp_repx	0	THRA54N	54	A		THR	ASN	-0.354166
USER	2plp_repx	0	THRA54P	54	A		THR	PRO	0.737655
USER	2plp_repx	0	THRA54Q	54	A		THR	GLN	-0.469874
USER	2plp_repx	0	THRA54R	54	A		THR	ARG	-0.620414
USER	2plp_repx	0	THRA54S	54	A		THR	SER	-0.147652
USER	2plp_repx	0	THRA54V	54	A		THR	VAL	0.386162
USER	2plp_repx	0	THRA54W	54	A		THR	TRP	-0.0172219
USER	2plp_repx	0	THRA54Y	54	A		THR	TYR	-0.309997
USER	2plp_repx	0	LYSA55A	55	A		LYS	ALA	0.520406
USER	2plp_repx	0	LYSA55C	55	A		LYS	CYS	0.360938
USER	2plp_repx	0	LYSA55D	55	A		LYS	ASP	1.01192
USER	2plp_repx	0	LYSA55E	55	A		LYS	GLU	0.603981
USER	2plp_repx	0	LYSA55F	55	A		LYS	PHE	0.165341
USER	2plp_repx	0	LYSA55G	55	A		LYS	GLY	-0.0270833
USER	2plp_repx	0	LYSA55H	55	A		LYS	HIS	0.221782
USER	2plp_repx	0	LYSA55I	55	A		LYS	ILE	2.30117
USER	2plp_repx	0	LYSA55L	55	A		LYS	LEU	0.368434
USER	2plp_repx	0	LYSA55M	55	A		LYS	MET	0.503291
USER	2plp_repx	0	LYSA55N	55	A		LYS	ASN	0.226032
USER	2plp_repx	0	LYSA55P	55	A		LYS	PRO	3.3822
USER	2plp_repx	0	LYSA55Q	55	A		LYS	GLN	0.31417
USER	2plp_repx	0	LYSA55R	55	A		LYS	ARG	0.555105
USER	2plp_repx	0	LYSA55S	55	A		LYS	SER	1.16107
USER	2plp_repx	0	LYSA55T	55	A		LYS	THR	2.23363
USER	2plp_repx	0	LYSA55V	55	A		LYS	VAL	3.43417
USER	2plp_repx	0	LYSA55W	55	A		LYS	TRP	1.73796
USER	2plp_repx	0	LYSA55Y	55	A		LYS	TYR	0.375108
USER	2plp_repx	0	THRA56A	56	A		THR	ALA	0.485468
USER	2plp_repx	0	THRA56C	56	A		THR	CYS	0.705066
USER	2plp_repx	0	THRA56D	56	A		THR	ASP	2.4215
USER	2plp_repx	0	THRA56E	56	A		THR	GLU	0.999859
USER	2plp_repx	0	THRA56F	56	A		THR	PHE	1.93309
USER	2plp_repx	0	THRA56G	56	A		THR	GLY	1.56759
USER	2plp_repx	0	THRA56H	56	A		THR	HIS	2.30163
USER	2plp_repx	0	THRA56I	56	A		THR	ILE	0.218927
USER	2plp_repx	0	THRA56K	56	A		THR	LYS	0.0372857
USER	2plp_repx	0	THRA56L	56	A		THR	LEU	0.0122593
USER	2plp_repx	0	THRA56M	56	A		THR	MET	0.056267
USER	2plp_repx	0	THRA56N	56	A		THR	ASN	1.88096
USER	2plp_repx	0	THRA56P	56	A		THR	PRO	4.2285
USER	2plp_repx	0	THRA56Q	56	A		THR	GLN	0.60899
USER	2plp_repx	0	THRA56R	56	A		THR	ARG	0.13261
USER	2plp_repx	0	THRA56S	56	A		THR	SER	1.09946
USER	2plp_repx	0	THRA56V	56	A		THR	VAL	-0.375984
USER	2plp_repx	0	THRA56W	56	A		THR	TRP	2.1342
USER	2plp_repx	0	THRA56Y	56	A		THR	TYR	2.28558
USER	2plp_repx	0	PHEA57A	57	A		PHE	ALA	4.38826
USER	2plp_repx	0	PHEA57C	57	A		PHE	CYS	3.74161
USER	2plp_repx	0	PHEA57D	57	A		PHE	ASP	5.56628
USER	2plp_repx	0	PHEA57E	57	A		PHE	GLU	4.95406
USER	2plp_repx	0	PHEA57G	57	A		PHE	GLY	5.81506
USER	2plp_repx	0	PHEA57H	57	A		PHE	HIS	3.23935
USER	2plp_repx	0	PHEA57I	57	A		PHE	ILE	1.13911
USER	2plp_repx	0	PHEA57K	57	A		PHE	LYS	3.26918
USER	2plp_repx	0	PHEA57L	57	A		PHE	LEU	1.16097
USER	2plp_repx	0	PHEA57M	57	A		PHE	MET	0.914558
USER	2plp_repx	0	PHEA57N	57	A		PHE	ASN	4.18592
USER	2plp_repx	0	PHEA57P	57	A		PHE	PRO	6.10588
USER	2plp_repx	0	PHEA57Q	57	A		PHE	GLN	3.73763
USER	2plp_repx	0	PHEA57R	57	A		PHE	ARG	3.7887
USER	2plp_repx	0	PHEA57S	57	A		PHE	SER	4.72756
USER	2plp_repx	0	PHEA57T	57	A		PHE	THR	3.91554
USER	2plp_repx	0	PHEA57V	57	A		PHE	VAL	1.98149
USER	2plp_repx	0	PHEA57W	57	A		PHE	TRP	1.23745
USER	2plp_repx	0	PHEA57Y	57	A		PHE	TYR	1.56647
USER	2plp_repx	0	THRA58A	58	A		THR	ALA	0.641275
USER	2plp_repx	0	THRA58C	58	A		THR	CYS	0.10663
USER	2plp_repx	0	THRA58D	58	A		THR	ASP	0.893472
USER	2plp_repx	0	THRA58E	58	A		THR	GLU	-0.100382
USER	2plp_repx	0	THRA58F	58	A		THR	PHE	1.01448
USER	2plp_repx	0	THRA58G	58	A		THR	GLY	1.70672
USER	2plp_repx	0	THRA58H	58	A		THR	HIS	1.00632
USER	2plp_repx	0	THRA58I	58	A		THR	ILE	-1.13005
USER	2plp_repx	0	THRA58K	58	A		THR	LYS	-0.822588
USER	2plp_repx	0	THRA58L	58	A		THR	LEU	-0.675564
USER	2plp_repx	0	THRA58M	58	A		THR	MET	-0.964587
USER	2plp_repx	0	THRA58N	58	A		THR	ASN	0.302965
USER	2plp_repx	0	THRA58P	58	A		THR	PRO	2.97373
USER	2plp_repx	0	THRA58Q	58	A		THR	GLN	-0.603707
USER	2plp_repx	0	THRA58R	58	A		THR	ARG	-0.406124
USER	2plp_repx	0	THRA58S	58	A		THR	SER	1.14114
USER	2plp_repx	0	THRA58V	58	A		THR	VAL	-0.901053
USER	2plp_repx	0	THRA58W	58	A		THR	TRP	1.90988
USER	2plp_repx	0	THRA58Y	58	A		THR	TYR	1.18852
USER	2plp_repx	0	VALA59A	59	A		VAL	ALA	2.18106
USER	2plp_repx	0	VALA59C	59	A		VAL	CYS	2.32084
USER	2plp_repx	0	VALA59D	59	A		VAL	ASP	6.44237
USER	2plp_repx	0	VALA59E	59	A		VAL	GLU	4.42472
USER	2plp_repx	0	VALA59F	59	A		VAL	PHE	14.6392
USER	2plp_repx	0	VALA59G	59	A		VAL	GLY	3.96416
USER	2plp_repx	0	VALA59H	59	A		VAL	HIS	6.00379
USER	2plp_repx	0	VALA59I	59	A		VAL	ILE	0.585133
USER	2plp_repx	0	VALA59K	59	A		VAL	LYS	4.08533
USER	2plp_repx	0	VALA59L	59	A		VAL	LEU	1.47121
USER	2plp_repx	0	VALA59M	59	A		VAL	MET	1.04392
USER	2plp_repx	0	VALA59N	59	A		VAL	ASN	3.77153
USER	2plp_repx	0	VALA59P	59	A		VAL	PRO	5.65573
USER	2plp_repx	0	VALA59Q	59	A		VAL	GLN	2.42874
USER	2plp_repx	0	VALA59R	59	A		VAL	ARG	6.01523
USER	2plp_repx	0	VALA59S	59	A		VAL	SER	3.67232
USER	2plp_repx	0	VALA59T	59	A		VAL	THR	2.30679
USER	2plp_repx	0	VALA59W	59	A		VAL	TRP	14.5669
USER	2plp_repx	0	VALA59Y	59	A		VAL	TYR	19.1842
USER	2plp_repx	0	THRA60A	60	A		THR	ALA	-0.428721
USER	2plp_repx	0	THRA60C	60	A		THR	CYS	-0.473883
USER	2plp_repx	0	THRA60D	60	A		THR	ASP	0.186524
USER	2plp_repx	0	THRA60E	60	A		THR	GLU	-0.361423
USER	2plp_repx	0	THRA60F	60	A		THR	PHE	-0.00585052
USER	2plp_repx	0	THRA60G	60	A		THR	GLY	-0.364697
USER	2plp_repx	0	THRA60H	60	A		THR	HIS	-0.23817
USER	2plp_repx	0	THRA60I	60	A		THR	ILE	-0.449229
USER	2plp_repx	0	THRA60K	60	A		THR	LYS	-0.830173
USER	2plp_repx	0	THRA60L	60	A		THR	LEU	-0.890516
USER	2plp_repx	0	THRA60M	60	A		THR	MET	-1.24271
USER	2plp_repx	0	THRA60N	60	A		THR	ASN	-0.338316
USER	2plp_repx	0	THRA60P	60	A		THR	PRO	0.579997
USER	2plp_repx	0	THRA60Q	60	A		THR	GLN	-0.435494
USER	2plp_repx	0	THRA60R	60	A		THR	ARG	-0.744311
USER	2plp_repx	0	THRA60S	60	A		THR	SER	-0.18068
USER	2plp_repx	0	THRA60V	60	A		THR	VAL	-0.338311
USER	2plp_repx	0	THRA60W	60	A		THR	TRP	0.519435
USER	2plp_repx	0	THRA60Y	60	A		THR	TYR	0.0961806
