## Supplementary material for "Validating folding energy estimates as a method for variant interpretation": p06654_6l9b_ddg_background.csv

source	pdb	score	pdb_mut	pdb_rid	pdb_chain	gene_no	mut_from	mut_to	ddg
USER	6l9b_repx	0	ASPA1A	1	A		ASP	ALA	0.972778
USER	6l9b_repx	0	ASPA1C	1	A		ASP	CYS	0.898476
USER	6l9b_repx	0	ASPA1E	1	A		ASP	GLU	0.962722
USER	6l9b_repx	0	ASPA1F	1	A		ASP	PHE	1.10623
USER	6l9b_repx	0	ASPA1G	1	A		ASP	GLY	1.0301
USER	6l9b_repx	0	ASPA1H	1	A		ASP	HIS	1.36648
USER	6l9b_repx	0	ASPA1I	1	A		ASP	ILE	1.21164
USER	6l9b_repx	0	ASPA1K	1	A		ASP	LYS	1.10868
USER	6l9b_repx	0	ASPA1L	1	A		ASP	LEU	1.02698
USER	6l9b_repx	0	ASPA1M	1	A		ASP	MET	1.16771
USER	6l9b_repx	0	ASPA1N	1	A		ASP	ASN	1.07755
USER	6l9b_repx	0	ASPA1P	1	A		ASP	PRO	1.43622
USER	6l9b_repx	0	ASPA1Q	1	A		ASP	GLN	1.38785
USER	6l9b_repx	0	ASPA1R	1	A		ASP	ARG	0.810421
USER	6l9b_repx	0	ASPA1S	1	A		ASP	SER	0.846955
USER	6l9b_repx	0	ASPA1T	1	A		ASP	THR	1.13899
USER	6l9b_repx	0	ASPA1V	1	A		ASP	VAL	1.08756
USER	6l9b_repx	0	ASPA1W	1	A		ASP	TRP	1.31402
USER	6l9b_repx	0	ASPA1Y	1	A		ASP	TYR	1.11524
USER	6l9b_repx	0	THRA2A	2	A		THR	ALA	0.246478
USER	6l9b_repx	0	THRA2C	2	A		THR	CYS	0.487195
USER	6l9b_repx	0	THRA2D	2	A		THR	ASP	0.77395
USER	6l9b_repx	0	THRA2E	2	A		THR	GLU	-0.133901
USER	6l9b_repx	0	THRA2F	2	A		THR	PHE	-0.0590203
USER	6l9b_repx	0	THRA2G	2	A		THR	GLY	0.531748
USER	6l9b_repx	0	THRA2H	2	A		THR	HIS	0.513187
USER	6l9b_repx	0	THRA2I	2	A		THR	ILE	-0.291372
USER	6l9b_repx	0	THRA2K	2	A		THR	LYS	-0.628823
USER	6l9b_repx	0	THRA2L	2	A		THR	LEU	-0.65915
USER	6l9b_repx	0	THRA2M	2	A		THR	MET	-0.171962
USER	6l9b_repx	0	THRA2N	2	A		THR	ASN	0.496322
USER	6l9b_repx	0	THRA2P	2	A		THR	PRO	0.661921
USER	6l9b_repx	0	THRA2Q	2	A		THR	GLN	-0.493507
USER	6l9b_repx	0	THRA2R	2	A		THR	ARG	-0.738962
USER	6l9b_repx	0	THRA2S	2	A		THR	SER	-0.0392087
USER	6l9b_repx	0	THRA2V	2	A		THR	VAL	0.0419526
USER	6l9b_repx	0	THRA2W	2	A		THR	TRP	1.12694
USER	6l9b_repx	0	THRA2Y	2	A		THR	TYR	0.409126
USER	6l9b_repx	0	TYRA3A	3	A		TYR	ALA	2.68849
USER	6l9b_repx	0	TYRA3C	3	A		TYR	CYS	2.37038
USER	6l9b_repx	0	TYRA3D	3	A		TYR	ASP	3.11016
USER	6l9b_repx	0	TYRA3E	3	A		TYR	GLU	1.69301
USER	6l9b_repx	0	TYRA3F	3	A		TYR	PHE	-0.814024
USER	6l9b_repx	0	TYRA3G	3	A		TYR	GLY	3.99582
USER	6l9b_repx	0	TYRA3H	3	A		TYR	HIS	1.1008
USER	6l9b_repx	0	TYRA3I	3	A		TYR	ILE	0.721229
USER	6l9b_repx	0	TYRA3K	3	A		TYR	LYS	1.79979
USER	6l9b_repx	0	TYRA3L	3	A		TYR	LEU	0.422293
USER	6l9b_repx	0	TYRA3M	3	A		TYR	MET	0.462926
USER	6l9b_repx	0	TYRA3N	3	A		TYR	ASN	1.77789
USER	6l9b_repx	0	TYRA3P	3	A		TYR	PRO	5.8275
USER	6l9b_repx	0	TYRA3Q	3	A		TYR	GLN	2.09901
USER	6l9b_repx	0	TYRA3R	3	A		TYR	ARG	3.96068
USER	6l9b_repx	0	TYRA3S	3	A		TYR	SER	3.21977
USER	6l9b_repx	0	TYRA3T	3	A		TYR	THR	3.00355
USER	6l9b_repx	0	TYRA3V	3	A		TYR	VAL	1.23942
USER	6l9b_repx	0	TYRA3W	3	A		TYR	TRP	-0.558142
USER	6l9b_repx	0	LYSA4A	4	A		LYS	ALA	1.82013
USER	6l9b_repx	0	LYSA4C	4	A		LYS	CYS	1.15779
USER	6l9b_repx	0	LYSA4D	4	A		LYS	ASP	2.88817
USER	6l9b_repx	0	LYSA4E	4	A		LYS	GLU	1.34306
USER	6l9b_repx	0	LYSA4F	4	A		LYS	PHE	-0.116893
USER	6l9b_repx	0	LYSA4G	4	A		LYS	GLY	2.36441
USER	6l9b_repx	0	LYSA4H	4	A		LYS	HIS	1.21125
USER	6l9b_repx	0	LYSA4I	4	A		LYS	ILE	-0.581147
USER	6l9b_repx	0	LYSA4L	4	A		LYS	LEU	-0.537358
USER	6l9b_repx	0	LYSA4M	4	A		LYS	MET	-0.0773314
USER	6l9b_repx	0	LYSA4N	4	A		LYS	ASN	1.71251
USER	6l9b_repx	0	LYSA4P	4	A		LYS	PRO	4.32938
USER	6l9b_repx	0	LYSA4Q	4	A		LYS	GLN	0.941473
USER	6l9b_repx	0	LYSA4R	4	A		LYS	ARG	0.618304
USER	6l9b_repx	0	LYSA4S	4	A		LYS	SER	2.01856
USER	6l9b_repx	0	LYSA4T	4	A		LYS	THR	0.996668
USER	6l9b_repx	0	LYSA4V	4	A		LYS	VAL	0.0437104
USER	6l9b_repx	0	LYSA4W	4	A		LYS	TRP	0.712614
USER	6l9b_repx	0	LYSA4Y	4	A		LYS	TYR	-0.0470606
USER	6l9b_repx	0	LEUA5A	5	A		LEU	ALA	4.41274
USER	6l9b_repx	0	LEUA5C	5	A		LEU	CYS	3.57904
USER	6l9b_repx	0	LEUA5D	5	A		LEU	ASP	6.56469
USER	6l9b_repx	0	LEUA5E	5	A		LEU	GLU	5.98759
USER	6l9b_repx	0	LEUA5F	5	A		LEU	PHE	3.99704
USER	6l9b_repx	0	LEUA5G	5	A		LEU	GLY	6.07041
USER	6l9b_repx	0	LEUA5H	5	A		LEU	HIS	5.52459
USER	6l9b_repx	0	LEUA5I	5	A		LEU	ILE	1.9204
USER	6l9b_repx	0	LEUA5K	5	A		LEU	LYS	4.14821
USER	6l9b_repx	0	LEUA5M	5	A		LEU	MET	1.88864
USER	6l9b_repx	0	LEUA5N	5	A		LEU	ASN	4.77672
USER	6l9b_repx	0	LEUA5P	5	A		LEU	PRO	12.2004
USER	6l9b_repx	0	LEUA5Q	5	A		LEU	GLN	3.15845
USER	6l9b_repx	0	LEUA5R	5	A		LEU	ARG	10.0075
USER	6l9b_repx	0	LEUA5S	5	A		LEU	SER	5.76256
USER	6l9b_repx	0	LEUA5T	5	A		LEU	THR	5.59736
USER	6l9b_repx	0	LEUA5V	5	A		LEU	VAL	2.77752
USER	6l9b_repx	0	LEUA5W	5	A		LEU	TRP	15.7
USER	6l9b_repx	0	LEUA5Y	5	A		LEU	TYR	10.4118
USER	6l9b_repx	0	ILEA6A	6	A		ILE	ALA	2.47711
USER	6l9b_repx	0	ILEA6C	6	A		ILE	CYS	1.79912
USER	6l9b_repx	0	ILEA6D	6	A		ILE	ASP	2.88877
USER	6l9b_repx	0	ILEA6E	6	A		ILE	GLU	1.85659
USER	6l9b_repx	0	ILEA6F	6	A		ILE	PHE	0.787657
USER	6l9b_repx	0	ILEA6G	6	A		ILE	GLY	3.50258
USER	6l9b_repx	0	ILEA6H	6	A		ILE	HIS	2.45108
USER	6l9b_repx	0	ILEA6K	6	A		ILE	LYS	0.74952
USER	6l9b_repx	0	ILEA6L	6	A		ILE	LEU	0.139549
USER	6l9b_repx	0	ILEA6M	6	A		ILE	MET	0.760974
USER	6l9b_repx	0	ILEA6N	6	A		ILE	ASN	2.2305
USER	6l9b_repx	0	ILEA6P	6	A		ILE	PRO	4.10638
USER	6l9b_repx	0	ILEA6Q	6	A		ILE	GLN	1.54726
USER	6l9b_repx	0	ILEA6R	6	A		ILE	ARG	1.38856
USER	6l9b_repx	0	ILEA6S	6	A		ILE	SER	2.78859
USER	6l9b_repx	0	ILEA6T	6	A		ILE	THR	2.08595
USER	6l9b_repx	0	ILEA6V	6	A		ILE	VAL	0.895555
USER	6l9b_repx	0	ILEA6W	6	A		ILE	TRP	1.07638
USER	6l9b_repx	0	ILEA6Y	6	A		ILE	TYR	1.36841
USER	6l9b_repx	0	LEUA7A	7	A		LEU	ALA	2.82702
USER	6l9b_repx	0	LEUA7C	7	A		LEU	CYS	2.43455
USER	6l9b_repx	0	LEUA7D	7	A		LEU	ASP	5.64422
USER	6l9b_repx	0	LEUA7E	7	A		LEU	GLU	2.91905
USER	6l9b_repx	0	LEUA7F	7	A		LEU	PHE	4.46733
USER	6l9b_repx	0	LEUA7G	7	A		LEU	GLY	3.93856
USER	6l9b_repx	0	LEUA7H	7	A		LEU	HIS	7.78342
USER	6l9b_repx	0	LEUA7I	7	A		LEU	ILE	0.282046
USER	6l9b_repx	0	LEUA7K	7	A		LEU	LYS	2.31228
USER	6l9b_repx	0	LEUA7M	7	A		LEU	MET	-0.791995
USER	6l9b_repx	0	LEUA7N	7	A		LEU	ASN	3.65657
USER	6l9b_repx	0	LEUA7P	7	A		LEU	PRO	4.07761
USER	6l9b_repx	0	LEUA7Q	7	A		LEU	GLN	3.23146
USER	6l9b_repx	0	LEUA7R	7	A		LEU	ARG	3.48502
USER	6l9b_repx	0	LEUA7S	7	A		LEU	SER	3.89024
USER	6l9b_repx	0	LEUA7T	7	A		LEU	THR	2.64119
USER	6l9b_repx	0	LEUA7V	7	A		LEU	VAL	1.04807
USER	6l9b_repx	0	LEUA7W	7	A		LEU	TRP	8.51669
USER	6l9b_repx	0	LEUA7Y	7	A		LEU	TYR	6.2199
USER	6l9b_repx	0	ASNA8A	8	A		ASN	ALA	0.231144
USER	6l9b_repx	0	ASNA8C	8	A		ASN	CYS	-0.287844
USER	6l9b_repx	0	ASNA8D	8	A		ASN	ASP	-0.0425683
USER	6l9b_repx	0	ASNA8E	8	A		ASN	GLU	-0.584631
USER	6l9b_repx	0	ASNA8F	8	A		ASN	PHE	-0.415144
USER	6l9b_repx	0	ASNA8G	8	A		ASN	GLY	1.44389
USER	6l9b_repx	0	ASNA8H	8	A		ASN	HIS	0.015001
USER	6l9b_repx	0	ASNA8I	8	A		ASN	ILE	-1.10262
USER	6l9b_repx	0	ASNA8K	8	A		ASN	LYS	-0.697148
USER	6l9b_repx	0	ASNA8L	8	A		ASN	LEU	-1.40683
USER	6l9b_repx	0	ASNA8M	8	A		ASN	MET	-1.52058
USER	6l9b_repx	0	ASNA8P	8	A		ASN	PRO	3.04013
USER	6l9b_repx	0	ASNA8Q	8	A		ASN	GLN	-0.533319
USER	6l9b_repx	0	ASNA8R	8	A		ASN	ARG	-1.27538
USER	6l9b_repx	0	ASNA8S	8	A		ASN	SER	0.111424
USER	6l9b_repx	0	ASNA8T	8	A		ASN	THR	-0.0525647
USER	6l9b_repx	0	ASNA8V	8	A		ASN	VAL	-0.485741
USER	6l9b_repx	0	ASNA8W	8	A		ASN	TRP	-1.04149
USER	6l9b_repx	0	ASNA8Y	8	A		ASN	TYR	-0.290241
USER	6l9b_repx	0	GLYA9A	9	A		GLY	ALA	-0.657538
USER	6l9b_repx	0	GLYA9C	9	A		GLY	CYS	-0.799515
USER	6l9b_repx	0	GLYA9D	9	A		GLY	ASP	1.24555
USER	6l9b_repx	0	GLYA9E	9	A		GLY	GLU	0.220337
USER	6l9b_repx	0	GLYA9F	9	A		GLY	PHE	-0.922913
USER	6l9b_repx	0	GLYA9H	9	A		GLY	HIS	0.111262
USER	6l9b_repx	0	GLYA9I	9	A		GLY	ILE	-0.177516
USER	6l9b_repx	0	GLYA9K	9	A		GLY	LYS	-1.95166
USER	6l9b_repx	0	GLYA9L	9	A		GLY	LEU	-1.86283
USER	6l9b_repx	0	GLYA9M	9	A		GLY	MET	-2.25402
USER	6l9b_repx	0	GLYA9N	9	A		GLY	ASN	-0.912085
USER	6l9b_repx	0	GLYA9P	9	A		GLY	PRO	0.838152
USER	6l9b_repx	0	GLYA9Q	9	A		GLY	GLN	-1.14957
USER	6l9b_repx	0	GLYA9R	9	A		GLY	ARG	-1.89621
USER	6l9b_repx	0	GLYA9S	9	A		GLY	SER	-0.126521
USER	6l9b_repx	0	GLYA9T	9	A		GLY	THR	0.621936
USER	6l9b_repx	0	GLYA9V	9	A		GLY	VAL	-0.0904988
USER	6l9b_repx	0	GLYA9W	9	A		GLY	TRP	-0.282558
USER	6l9b_repx	0	GLYA9Y	9	A		GLY	TYR	-0.605935
USER	6l9b_repx	0	ALAA11C	11	A		ALA	CYS	-0.042133
USER	6l9b_repx	0	ALAA11D	11	A		ALA	ASP	0.0259259
USER	6l9b_repx	0	ALAA11E	11	A		ALA	GLU	0.033536
USER	6l9b_repx	0	ALAA11F	11	A		ALA	PHE	-0.515835
USER	6l9b_repx	0	ALAA11G	11	A		ALA	GLY	0.0250308
USER	6l9b_repx	0	ALAA11H	11	A		ALA	HIS	0.0226466
USER	6l9b_repx	0	ALAA11I	11	A		ALA	ILE	-0.25353
USER	6l9b_repx	0	ALAA11K	11	A		ALA	LYS	-0.0958598
USER	6l9b_repx	0	ALAA11L	11	A		ALA	LEU	0.00376613
USER	6l9b_repx	0	ALAA11M	11	A		ALA	MET	-0.249443
USER	6l9b_repx	0	ALAA11N	11	A		ALA	ASN	-0.19384
USER	6l9b_repx	0	ALAA11P	11	A		ALA	PRO	-0.0405878
USER	6l9b_repx	0	ALAA11Q	11	A		ALA	GLN	-0.0036339
USER	6l9b_repx	0	ALAA11R	11	A		ALA	ARG	-0.390223
USER	6l9b_repx	0	ALAA11S	11	A		ALA	SER	0.0982467
USER	6l9b_repx	0	ALAA11T	11	A		ALA	THR	0.00178057
USER	6l9b_repx	0	ALAA11V	11	A		ALA	VAL	0.0231945
USER	6l9b_repx	0	ALAA11W	11	A		ALA	TRP	-0.525305
USER	6l9b_repx	0	ALAA11Y	11	A		ALA	TYR	-0.400927
USER	6l9b_repx	0	LEUA12A	12	A		LEU	ALA	0.722036
USER	6l9b_repx	0	LEUA12C	12	A		LEU	CYS	0.45962
USER	6l9b_repx	0	LEUA12D	12	A		LEU	ASP	0.541269
USER	6l9b_repx	0	LEUA12E	12	A		LEU	GLU	0.618058
USER	6l9b_repx	0	LEUA12F	12	A		LEU	PHE	-0.195537
USER	6l9b_repx	0	LEUA12G	12	A		LEU	GLY	0.946088
USER	6l9b_repx	0	LEUA12H	12	A		LEU	HIS	0.752615
USER	6l9b_repx	0	LEUA12I	12	A		LEU	ILE	0.225918
USER	6l9b_repx	0	LEUA12K	12	A		LEU	LYS	0.0824394
USER	6l9b_repx	0	LEUA12M	12	A		LEU	MET	-0.431215
USER	6l9b_repx	0	LEUA12N	12	A		LEU	ASN	0.459696
USER	6l9b_repx	0	LEUA12P	12	A		LEU	PRO	1.02029
USER	6l9b_repx	0	LEUA12Q	12	A		LEU	GLN	0.525236
USER	6l9b_repx	0	LEUA12R	12	A		LEU	ARG	-0.382776
USER	6l9b_repx	0	LEUA12S	12	A		LEU	SER	0.777534
USER	6l9b_repx	0	LEUA12T	12	A		LEU	THR	0.455035
USER	6l9b_repx	0	LEUA12V	12	A		LEU	VAL	0.539176
USER	6l9b_repx	0	LEUA12W	12	A		LEU	TRP	-0.989481
USER	6l9b_repx	0	LEUA12Y	12	A		LEU	TYR	0.129824
USER	6l9b_repx	0	LYSA13A	13	A		LYS	ALA	0.856014
USER	6l9b_repx	0	LYSA13C	13	A		LYS	CYS	0.434219
USER	6l9b_repx	0	LYSA13D	13	A		LYS	ASP	1.62133
USER	6l9b_repx	0	LYSA13E	13	A		LYS	GLU	0.637184
USER	6l9b_repx	0	LYSA13F	13	A		LYS	PHE	0.787601
USER	6l9b_repx	0	LYSA13G	13	A		LYS	GLY	0.982581
USER	6l9b_repx	0	LYSA13H	13	A		LYS	HIS	1.17701
USER	6l9b_repx	0	LYSA13I	13	A		LYS	ILE	0.397853
USER	6l9b_repx	0	LYSA13L	13	A		LYS	LEU	0.185204
USER	6l9b_repx	0	LYSA13M	13	A		LYS	MET	0.0305117
USER	6l9b_repx	0	LYSA13N	13	A		LYS	ASN	1.22542
USER	6l9b_repx	0	LYSA13P	13	A		LYS	PRO	2.63737
USER	6l9b_repx	0	LYSA13Q	13	A		LYS	GLN	0.324106
USER	6l9b_repx	0	LYSA13R	13	A		LYS	ARG	0.363604
USER	6l9b_repx	0	LYSA13S	13	A		LYS	SER	0.423641
USER	6l9b_repx	0	LYSA13T	13	A		LYS	THR	0.446274
USER	6l9b_repx	0	LYSA13V	13	A		LYS	VAL	0.348795
USER	6l9b_repx	0	LYSA13W	13	A		LYS	TRP	1.12038
USER	6l9b_repx	0	LYSA13Y	13	A		LYS	TYR	0.833577
USER	6l9b_repx	0	GLYA14A	14	A		GLY	ALA	0.416607
USER	6l9b_repx	0	GLYA14C	14	A		GLY	CYS	-0.170728
USER	6l9b_repx	0	GLYA14D	14	A		GLY	ASP	0.775187
USER	6l9b_repx	0	GLYA14E	14	A		GLY	GLU	0.0227913
USER	6l9b_repx	0	GLYA14F	14	A		GLY	PHE	0.974513
USER	6l9b_repx	0	GLYA14H	14	A		GLY	HIS	1.14982
USER	6l9b_repx	0	GLYA14I	14	A		GLY	ILE	1.69657
USER	6l9b_repx	0	GLYA14K	14	A		GLY	LYS	-0.528921
USER	6l9b_repx	0	GLYA14L	14	A		GLY	LEU	-0.596758
USER	6l9b_repx	0	GLYA14M	14	A		GLY	MET	-1.68407
USER	6l9b_repx	0	GLYA14N	14	A		GLY	ASN	0.363104
USER	6l9b_repx	0	GLYA14P	14	A		GLY	PRO	1.97965
USER	6l9b_repx	0	GLYA14Q	14	A		GLY	GLN	-0.188853
USER	6l9b_repx	0	GLYA14R	14	A		GLY	ARG	-0.136854
USER	6l9b_repx	0	GLYA14S	14	A		GLY	SER	0.377339
USER	6l9b_repx	0	GLYA14T	14	A		GLY	THR	1.36464
USER	6l9b_repx	0	GLYA14V	14	A		GLY	VAL	1.243
USER	6l9b_repx	0	GLYA14W	14	A		GLY	TRP	1.38138
USER	6l9b_repx	0	GLYA14Y	14	A		GLY	TYR	0.821942
USER	6l9b_repx	0	GLUA15A	15	A		GLU	ALA	0.593981
USER	6l9b_repx	0	GLUA15C	15	A		GLU	CYS	0.188855
USER	6l9b_repx	0	GLUA15D	15	A		GLU	ASP	0.724672
USER	6l9b_repx	0	GLUA15F	15	A		GLU	PHE	-0.522892
USER	6l9b_repx	0	GLUA15G	15	A		GLU	GLY	1.31079
USER	6l9b_repx	0	GLUA15H	15	A		GLU	HIS	0.240959
USER	6l9b_repx	0	GLUA15I	15	A		GLU	ILE	-1.12168
USER	6l9b_repx	0	GLUA15K	15	A		GLU	LYS	-0.48438
USER	6l9b_repx	0	GLUA15L	15	A		GLU	LEU	-0.869924
USER	6l9b_repx	0	GLUA15M	15	A		GLU	MET	-0.699213
USER	6l9b_repx	0	GLUA15N	15	A		GLU	ASN	0.772641
USER	6l9b_repx	0	GLUA15P	15	A		GLU	PRO	2.33722
USER	6l9b_repx	0	GLUA15Q	15	A		GLU	GLN	-0.031188
USER	6l9b_repx	0	GLUA15R	15	A		GLU	ARG	-0.0621992
USER	6l9b_repx	0	GLUA15S	15	A		GLU	SER	0.853602
USER	6l9b_repx	0	GLUA15T	15	A		GLU	THR	-0.0579526
USER	6l9b_repx	0	GLUA15V	15	A		GLU	VAL	-0.582965
USER	6l9b_repx	0	GLUA15W	15	A		GLU	TRP	0.301063
USER	6l9b_repx	0	GLUA15Y	15	A		GLU	TYR	-0.491173
USER	6l9b_repx	0	THRA16A	16	A		THR	ALA	0.809263
USER	6l9b_repx	0	THRA16C	16	A		THR	CYS	0.318423
USER	6l9b_repx	0	THRA16D	16	A		THR	ASP	0.18759
USER	6l9b_repx	0	THRA16E	16	A		THR	GLU	0.899696
USER	6l9b_repx	0	THRA16F	16	A		THR	PHE	0.321775
USER	6l9b_repx	0	THRA16G	16	A		THR	GLY	1.2669
USER	6l9b_repx	0	THRA16H	16	A		THR	HIS	1.78786
USER	6l9b_repx	0	THRA16I	16	A		THR	ILE	-0.287883
USER	6l9b_repx	0	THRA16K	16	A		THR	LYS	0.471101
USER	6l9b_repx	0	THRA16L	16	A		THR	LEU	0.309009
USER	6l9b_repx	0	THRA16M	16	A		THR	MET	0.887603
USER	6l9b_repx	0	THRA16N	16	A		THR	ASN	0.800067
USER	6l9b_repx	0	THRA16P	16	A		THR	PRO	1.88408
USER	6l9b_repx	0	THRA16Q	16	A		THR	GLN	1.25212
USER	6l9b_repx	0	THRA16R	16	A		THR	ARG	0.817916
USER	6l9b_repx	0	THRA16S	16	A		THR	SER	1.2055
USER	6l9b_repx	0	THRA16V	16	A		THR	VAL	-0.168419
USER	6l9b_repx	0	THRA16W	16	A		THR	TRP	0.243471
USER	6l9b_repx	0	THRA16Y	16	A		THR	TYR	0.728229
USER	6l9b_repx	0	THRA17A	17	A		THR	ALA	0.64233
USER	6l9b_repx	0	THRA17C	17	A		THR	CYS	-0.114927
USER	6l9b_repx	0	THRA17D	17	A		THR	ASP	1.24982
USER	6l9b_repx	0	THRA17E	17	A		THR	GLU	0.377832
USER	6l9b_repx	0	THRA17F	17	A		THR	PHE	0.0543921
USER	6l9b_repx	0	THRA17G	17	A		THR	GLY	1.03792
USER	6l9b_repx	0	THRA17H	17	A		THR	HIS	0.740577
USER	6l9b_repx	0	THRA17I	17	A		THR	ILE	0.146336
USER	6l9b_repx	0	THRA17K	17	A		THR	LYS	-0.152396
USER	6l9b_repx	0	THRA17L	17	A		THR	LEU	-0.276246
USER	6l9b_repx	0	THRA17M	17	A		THR	MET	-0.162289
USER	6l9b_repx	0	THRA17N	17	A		THR	ASN	-0.316216
USER	6l9b_repx	0	THRA17P	17	A		THR	PRO	1.7912
USER	6l9b_repx	0	THRA17Q	17	A		THR	GLN	0.272344
USER	6l9b_repx	0	THRA17R	17	A		THR	ARG	0.0472046
USER	6l9b_repx	0	THRA17S	17	A		THR	SER	0.20376
USER	6l9b_repx	0	THRA17V	17	A		THR	VAL	0.0623844
USER	6l9b_repx	0	THRA17W	17	A		THR	TRP	0.963893
USER	6l9b_repx	0	THRA17Y	17	A		THR	TYR	0.266523
USER	6l9b_repx	0	THRA18A	18	A		THR	ALA	-0.0778048
USER	6l9b_repx	0	THRA18C	18	A		THR	CYS	-0.0592798
USER	6l9b_repx	0	THRA18D	18	A		THR	ASP	1.10644
USER	6l9b_repx	0	THRA18E	18	A		THR	GLU	0.266541
USER	6l9b_repx	0	THRA18F	18	A		THR	PHE	-1.6735
USER	6l9b_repx	0	THRA18G	18	A		THR	GLY	0.728391
USER	6l9b_repx	0	THRA18H	18	A		THR	HIS	-0.0813272
USER	6l9b_repx	0	THRA18I	18	A		THR	ILE	-0.39647
USER	6l9b_repx	0	THRA18K	18	A		THR	LYS	-0.584032
USER	6l9b_repx	0	THRA18L	18	A		THR	LEU	-0.85625
USER	6l9b_repx	0	THRA18M	18	A		THR	MET	-0.823726
USER	6l9b_repx	0	THRA18N	18	A		THR	ASN	0.664613
USER	6l9b_repx	0	THRA18P	18	A		THR	PRO	5.92553
USER	6l9b_repx	0	THRA18Q	18	A		THR	GLN	0.018161
USER	6l9b_repx	0	THRA18R	18	A		THR	ARG	-0.614026
USER	6l9b_repx	0	THRA18S	18	A		THR	SER	0.417046
USER	6l9b_repx	0	THRA18V	18	A		THR	VAL	-0.389648
USER	6l9b_repx	0	THRA18W	18	A		THR	TRP	-0.501632
USER	6l9b_repx	0	THRA18Y	18	A		THR	TYR	-1.2994
USER	6l9b_repx	0	GLUA19A	19	A		GLU	ALA	0.556849
USER	6l9b_repx	0	GLUA19C	19	A		GLU	CYS	0.258719
USER	6l9b_repx	0	GLUA19D	19	A		GLU	ASP	0.160942
USER	6l9b_repx	0	GLUA19F	19	A		GLU	PHE	-0.133007
USER	6l9b_repx	0	GLUA19G	19	A		GLU	GLY	0.588892
USER	6l9b_repx	0	GLUA19H	19	A		GLU	HIS	0.404358
USER	6l9b_repx	0	GLUA19I	19	A		GLU	ILE	-0.101761
USER	6l9b_repx	0	GLUA19K	19	A		GLU	LYS	-0.134613
USER	6l9b_repx	0	GLUA19L	19	A		GLU	LEU	-0.0719503
USER	6l9b_repx	0	GLUA19M	19	A		GLU	MET	0.0629574
USER	6l9b_repx	0	GLUA19N	19	A		GLU	ASN	0.242976
USER	6l9b_repx	0	GLUA19P	19	A		GLU	PRO	-0.0501431
USER	6l9b_repx	0	GLUA19Q	19	A		GLU	GLN	0.455209
USER	6l9b_repx	0	GLUA19R	19	A		GLU	ARG	0.331074
USER	6l9b_repx	0	GLUA19S	19	A		GLU	SER	0.56471
USER	6l9b_repx	0	GLUA19T	19	A		GLU	THR	0.338815
USER	6l9b_repx	0	GLUA19V	19	A		GLU	VAL	0.313289
USER	6l9b_repx	0	GLUA19W	19	A		GLU	TRP	0.354651
USER	6l9b_repx	0	GLUA19Y	19	A		GLU	TYR	0.0649231
USER	6l9b_repx	0	ALAA20C	20	A		ALA	CYS	0.131122
USER	6l9b_repx	0	ALAA20D	20	A		ALA	ASP	2.69343
USER	6l9b_repx	0	ALAA20E	20	A		ALA	GLU	2.51832
USER	6l9b_repx	0	ALAA20F	20	A		ALA	PHE	9.70671
USER	6l9b_repx	0	ALAA20G	20	A		ALA	GLY	1.31203
USER	6l9b_repx	0	ALAA20H	20	A		ALA	HIS	7.13333
USER	6l9b_repx	0	ALAA20I	20	A		ALA	ILE	3.31143
USER	6l9b_repx	0	ALAA20K	20	A		ALA	LYS	1.66656
USER	6l9b_repx	0	ALAA20L	20	A		ALA	LEU	2.84611
USER	6l9b_repx	0	ALAA20M	20	A		ALA	MET	0.0146922
USER	6l9b_repx	0	ALAA20N	20	A		ALA	ASN	1.91645
USER	6l9b_repx	0	ALAA20P	20	A		ALA	PRO	6.00035
USER	6l9b_repx	0	ALAA20Q	20	A		ALA	GLN	1.76738
USER	6l9b_repx	0	ALAA20R	20	A		ALA	ARG	1.83195
USER	6l9b_repx	0	ALAA20S	20	A		ALA	SER	0.7541
USER	6l9b_repx	0	ALAA20T	20	A		ALA	THR	2.34431
USER	6l9b_repx	0	ALAA20V	20	A		ALA	VAL	0.62119
USER	6l9b_repx	0	ALAA20W	20	A		ALA	TRP	8.07014
USER	6l9b_repx	0	ALAA20Y	20	A		ALA	TYR	9.15456
USER	6l9b_repx	0	VALA21A	21	A		VAL	ALA	0.182656
USER	6l9b_repx	0	VALA21C	21	A		VAL	CYS	-0.0175181
USER	6l9b_repx	0	VALA21D	21	A		VAL	ASP	0.230737
USER	6l9b_repx	0	VALA21E	21	A		VAL	GLU	-0.240224
USER	6l9b_repx	0	VALA21F	21	A		VAL	PHE	0.0993172
USER	6l9b_repx	0	VALA21G	21	A		VAL	GLY	0.328665
USER	6l9b_repx	0	VALA21H	21	A		VAL	HIS	0.40066
USER	6l9b_repx	0	VALA21I	21	A		VAL	ILE	-0.166424
USER	6l9b_repx	0	VALA21K	21	A		VAL	LYS	-0.780088
USER	6l9b_repx	0	VALA21L	21	A		VAL	LEU	0.0269706
USER	6l9b_repx	0	VALA21M	21	A		VAL	MET	-0.543167
USER	6l9b_repx	0	VALA21N	21	A		VAL	ASN	0.322855
USER	6l9b_repx	0	VALA21P	21	A		VAL	PRO	-1.03894
USER	6l9b_repx	0	VALA21Q	21	A		VAL	GLN	-0.344629
USER	6l9b_repx	0	VALA21R	21	A		VAL	ARG	-0.375431
USER	6l9b_repx	0	VALA21S	21	A		VAL	SER	0.370976
USER	6l9b_repx	0	VALA21T	21	A		VAL	THR	0.169929
USER	6l9b_repx	0	VALA21W	21	A		VAL	TRP	0.000791044
USER	6l9b_repx	0	VALA21Y	21	A		VAL	TYR	0.0947019
USER	6l9b_repx	0	ASPA22A	22	A		ASP	ALA	5.52272
USER	6l9b_repx	0	ASPA22C	22	A		ASP	CYS	5.11325
USER	6l9b_repx	0	ASPA22E	22	A		ASP	GLU	2.53678
USER	6l9b_repx	0	ASPA22F	22	A		ASP	PHE	5.42233
USER	6l9b_repx	0	ASPA22G	22	A		ASP	GLY	5.39844
USER	6l9b_repx	0	ASPA22H	22	A		ASP	HIS	5.84129
USER	6l9b_repx	0	ASPA22I	22	A		ASP	ILE	5.47025
USER	6l9b_repx	0	ASPA22K	22	A		ASP	LYS	5.11145
USER	6l9b_repx	0	ASPA22L	22	A		ASP	LEU	4.63288
USER	6l9b_repx	0	ASPA22M	22	A		ASP	MET	4.58822
USER	6l9b_repx	0	ASPA22N	22	A		ASP	ASN	3.81043
USER	6l9b_repx	0	ASPA22P	22	A		ASP	PRO	8.77219
USER	6l9b_repx	0	ASPA22Q	22	A		ASP	GLN	4.66543
USER	6l9b_repx	0	ASPA22R	22	A		ASP	ARG	5.4388
USER	6l9b_repx	0	ASPA22S	22	A		ASP	SER	4.79682
USER	6l9b_repx	0	ASPA22T	22	A		ASP	THR	4.71246
USER	6l9b_repx	0	ASPA22V	22	A		ASP	VAL	6.30262
USER	6l9b_repx	0	ASPA22W	22	A		ASP	TRP	5.65733
USER	6l9b_repx	0	ASPA22Y	22	A		ASP	TYR	5.67419
USER	6l9b_repx	0	ALAA23C	23	A		ALA	CYS	0.208589
USER	6l9b_repx	0	ALAA23D	23	A		ALA	ASP	0.583717
USER	6l9b_repx	0	ALAA23E	23	A		ALA	GLU	-0.432589
USER	6l9b_repx	0	ALAA23F	23	A		ALA	PHE	0.0220116
USER	6l9b_repx	0	ALAA23G	23	A		ALA	GLY	1.22168
USER	6l9b_repx	0	ALAA23H	23	A		ALA	HIS	0.88414
USER	6l9b_repx	0	ALAA23I	23	A		ALA	ILE	-0.0872961
USER	6l9b_repx	0	ALAA23K	23	A		ALA	LYS	-0.0972089
USER	6l9b_repx	0	ALAA23L	23	A		ALA	LEU	-0.399983
USER	6l9b_repx	0	ALAA23M	23	A		ALA	MET	-0.785697
USER	6l9b_repx	0	ALAA23N	23	A		ALA	ASN	0.589027
USER	6l9b_repx	0	ALAA23P	23	A		ALA	PRO	-1.64887
USER	6l9b_repx	0	ALAA23Q	23	A		ALA	GLN	-0.106784
USER	6l9b_repx	0	ALAA23R	23	A		ALA	ARG	0.411851
USER	6l9b_repx	0	ALAA23S	23	A		ALA	SER	0.602739
USER	6l9b_repx	0	ALAA23T	23	A		ALA	THR	0.789889
USER	6l9b_repx	0	ALAA23V	23	A		ALA	VAL	0.675088
USER	6l9b_repx	0	ALAA23W	23	A		ALA	TRP	-0.30817
USER	6l9b_repx	0	ALAA23Y	23	A		ALA	TYR	0.147347
USER	6l9b_repx	0	ALAA24C	24	A		ALA	CYS	0.938318
USER	6l9b_repx	0	ALAA24D	24	A		ALA	ASP	0.492244
USER	6l9b_repx	0	ALAA24E	24	A		ALA	GLU	0.280342
USER	6l9b_repx	0	ALAA24F	24	A		ALA	PHE	0.153621
USER	6l9b_repx	0	ALAA24G	24	A		ALA	GLY	0.705636
USER	6l9b_repx	0	ALAA24H	24	A		ALA	HIS	0.447346
USER	6l9b_repx	0	ALAA24I	24	A		ALA	ILE	0.339063
USER	6l9b_repx	0	ALAA24K	24	A		ALA	LYS	0.410648
USER	6l9b_repx	0	ALAA24L	24	A		ALA	LEU	0.285292
USER	6l9b_repx	0	ALAA24M	24	A		ALA	MET	0.0535328
USER	6l9b_repx	0	ALAA24N	24	A		ALA	ASN	0.294317
USER	6l9b_repx	0	ALAA24P	24	A		ALA	PRO	-1.2792
USER	6l9b_repx	0	ALAA24Q	24	A		ALA	GLN	0.0358407
USER	6l9b_repx	0	ALAA24R	24	A		ALA	ARG	0.466
USER	6l9b_repx	0	ALAA24S	24	A		ALA	SER	0.360524
USER	6l9b_repx	0	ALAA24T	24	A		ALA	THR	0.62064
USER	6l9b_repx	0	ALAA24V	24	A		ALA	VAL	0.506583
USER	6l9b_repx	0	ALAA24W	24	A		ALA	TRP	0.164347
USER	6l9b_repx	0	ALAA24Y	24	A		ALA	TYR	0.212186
USER	6l9b_repx	0	THRA25A	25	A		THR	ALA	0.68024
USER	6l9b_repx	0	THRA25C	25	A		THR	CYS	1.02983
USER	6l9b_repx	0	THRA25D	25	A		THR	ASP	0.701902
USER	6l9b_repx	0	THRA25E	25	A		THR	GLU	0.448798
USER	6l9b_repx	0	THRA25F	25	A		THR	PHE	0.392678
USER	6l9b_repx	0	THRA25G	25	A		THR	GLY	1.80338
USER	6l9b_repx	0	THRA25H	25	A		THR	HIS	0.232672
USER	6l9b_repx	0	THRA25I	25	A		THR	ILE	0.178469
USER	6l9b_repx	0	THRA25K	25	A		THR	LYS	0.475452
USER	6l9b_repx	0	THRA25L	25	A		THR	LEU	-0.137018
USER	6l9b_repx	0	THRA25M	25	A		THR	MET	0.051617
USER	6l9b_repx	0	THRA25N	25	A		THR	ASN	-0.0470789
USER	6l9b_repx	0	THRA25P	25	A		THR	PRO	2.39013
USER	6l9b_repx	0	THRA25Q	25	A		THR	GLN	0.280098
USER	6l9b_repx	0	THRA25R	25	A		THR	ARG	0.653155
USER	6l9b_repx	0	THRA25S	25	A		THR	SER	0.311797
USER	6l9b_repx	0	THRA25V	25	A		THR	VAL	0.645929
USER	6l9b_repx	0	THRA25W	25	A		THR	TRP	0.456362
USER	6l9b_repx	0	THRA25Y	25	A		THR	TYR	0.501376
USER	6l9b_repx	0	ALAA26C	26	A		ALA	CYS	3.78177
USER	6l9b_repx	0	ALAA26D	26	A		ALA	ASP	10.0331
USER	6l9b_repx	0	ALAA26E	26	A		ALA	GLU	12.4279
USER	6l9b_repx	0	ALAA26F	26	A		ALA	PHE	27.3048
USER	6l9b_repx	0	ALAA26G	26	A		ALA	GLY	1.86605
USER	6l9b_repx	0	ALAA26H	26	A		ALA	HIS	21.7035
USER	6l9b_repx	0	ALAA26I	26	A		ALA	ILE	4.85082
USER	6l9b_repx	0	ALAA26K	26	A		ALA	LYS	11.7267
USER	6l9b_repx	0	ALAA26L	26	A		ALA	LEU	6.29972
USER	6l9b_repx	0	ALAA26M	26	A		ALA	MET	8.45249
USER	6l9b_repx	0	ALAA26N	26	A		ALA	ASN	6.92749
USER	6l9b_repx	0	ALAA26P	26	A		ALA	PRO	5.0347
USER	6l9b_repx	0	ALAA26Q	26	A		ALA	GLN	12.3799
USER	6l9b_repx	0	ALAA26R	26	A		ALA	ARG	18.7148
USER	6l9b_repx	0	ALAA26S	26	A		ALA	SER	0.661252
USER	6l9b_repx	0	ALAA26T	26	A		ALA	THR	2.6278
USER	6l9b_repx	0	ALAA26V	26	A		ALA	VAL	5.3209
USER	6l9b_repx	0	ALAA26W	26	A		ALA	TRP	43.1911
USER	6l9b_repx	0	ALAA26Y	26	A		ALA	TYR	34.4192
USER	6l9b_repx	0	GLUA27A	27	A		GLU	ALA	0.469979
USER	6l9b_repx	0	GLUA27C	27	A		GLU	CYS	0.985404
USER	6l9b_repx	0	GLUA27D	27	A		GLU	ASP	1.63578
USER	6l9b_repx	0	GLUA27F	27	A		GLU	PHE	-1.03267
USER	6l9b_repx	0	GLUA27G	27	A		GLU	GLY	1.81599
USER	6l9b_repx	0	GLUA27H	27	A		GLU	HIS	0.719901
USER	6l9b_repx	0	GLUA27I	27	A		GLU	ILE	1.51615
USER	6l9b_repx	0	GLUA27K	27	A		GLU	LYS	-0.0581677
USER	6l9b_repx	0	GLUA27L	27	A		GLU	LEU	-1.08509
USER	6l9b_repx	0	GLUA27M	27	A		GLU	MET	-1.10675
USER	6l9b_repx	0	GLUA27N	27	A		GLU	ASN	1.11338
USER	6l9b_repx	0	GLUA27P	27	A		GLU	PRO	7.79075
USER	6l9b_repx	0	GLUA27Q	27	A		GLU	GLN	0.381912
USER	6l9b_repx	0	GLUA27R	27	A		GLU	ARG	0.107817
USER	6l9b_repx	0	GLUA27S	27	A		GLU	SER	0.881859
USER	6l9b_repx	0	GLUA27T	27	A		GLU	THR	2.18292
USER	6l9b_repx	0	GLUA27V	27	A		GLU	VAL	1.85362
USER	6l9b_repx	0	GLUA27W	27	A		GLU	TRP	0.171995
USER	6l9b_repx	0	GLUA27Y	27	A		GLU	TYR	-0.845671
USER	6l9b_repx	0	LYSA28A	28	A		LYS	ALA	0.167822
USER	6l9b_repx	0	LYSA28C	28	A		LYS	CYS	0.833243
USER	6l9b_repx	0	LYSA28D	28	A		LYS	ASP	0.785376
USER	6l9b_repx	0	LYSA28E	28	A		LYS	GLU	0.150368
USER	6l9b_repx	0	LYSA28F	28	A		LYS	PHE	-0.407255
USER	6l9b_repx	0	LYSA28G	28	A		LYS	GLY	0.962112
USER	6l9b_repx	0	LYSA28H	28	A		LYS	HIS	0.319144
USER	6l9b_repx	0	LYSA28I	28	A		LYS	ILE	-0.0933223
USER	6l9b_repx	0	LYSA28L	28	A		LYS	LEU	-0.259875
USER	6l9b_repx	0	LYSA28M	28	A		LYS	MET	-0.345435
USER	6l9b_repx	0	LYSA28N	28	A		LYS	ASN	0.309387
USER	6l9b_repx	0	LYSA28P	28	A		LYS	PRO	3.61227
USER	6l9b_repx	0	LYSA28Q	28	A		LYS	GLN	-0.0376237
USER	6l9b_repx	0	LYSA28R	28	A		LYS	ARG	-0.180741
USER	6l9b_repx	0	LYSA28S	28	A		LYS	SER	0.358757
USER	6l9b_repx	0	LYSA28T	28	A		LYS	THR	-0.135778
USER	6l9b_repx	0	LYSA28V	28	A		LYS	VAL	0.36335
USER	6l9b_repx	0	LYSA28W	28	A		LYS	TRP	-0.193813
USER	6l9b_repx	0	LYSA28Y	28	A		LYS	TYR	-0.320469
USER	6l9b_repx	0	VALA29A	29	A		VAL	ALA	0.0452078
USER	6l9b_repx	0	VALA29C	29	A		VAL	CYS	0.49847
USER	6l9b_repx	0	VALA29D	29	A		VAL	ASP	0.536566
USER	6l9b_repx	0	VALA29E	29	A		VAL	GLU	-0.0753203
USER	6l9b_repx	0	VALA29F	29	A		VAL	PHE	-0.939031
USER	6l9b_repx	0	VALA29G	29	A		VAL	GLY	0.862233
USER	6l9b_repx	0	VALA29H	29	A		VAL	HIS	0.137223
USER	6l9b_repx	0	VALA29I	29	A		VAL	ILE	-0.909658
USER	6l9b_repx	0	VALA29K	29	A		VAL	LYS	-0.822869
USER	6l9b_repx	0	VALA29L	29	A		VAL	LEU	-0.901197
USER	6l9b_repx	0	VALA29M	29	A		VAL	MET	-0.821759
USER	6l9b_repx	0	VALA29N	29	A		VAL	ASN	0.156743
USER	6l9b_repx	0	VALA29P	29	A		VAL	PRO	1.6454
USER	6l9b_repx	0	VALA29Q	29	A		VAL	GLN	-0.362475
USER	6l9b_repx	0	VALA29R	29	A		VAL	ARG	-0.646148
USER	6l9b_repx	0	VALA29S	29	A		VAL	SER	0.269487
USER	6l9b_repx	0	VALA29T	29	A		VAL	THR	-0.156456
USER	6l9b_repx	0	VALA29W	29	A		VAL	TRP	-1.12811
USER	6l9b_repx	0	VALA29Y	29	A		VAL	TYR	-0.677906
USER	6l9b_repx	0	PHEA30A	30	A		PHE	ALA	3.1344
USER	6l9b_repx	0	PHEA30C	30	A		PHE	CYS	3.12591
USER	6l9b_repx	0	PHEA30D	30	A		PHE	ASP	5.67402
USER	6l9b_repx	0	PHEA30E	30	A		PHE	GLU	5.60357
USER	6l9b_repx	0	PHEA30G	30	A		PHE	GLY	5.13536
USER	6l9b_repx	0	PHEA30H	30	A		PHE	HIS	3.62146
USER	6l9b_repx	0	PHEA30I	30	A		PHE	ILE	3.1532
USER	6l9b_repx	0	PHEA30K	30	A		PHE	LYS	5.0146
USER	6l9b_repx	0	PHEA30L	30	A		PHE	LEU	1.19563
USER	6l9b_repx	0	PHEA30M	30	A		PHE	MET	0.664684
USER	6l9b_repx	0	PHEA30N	30	A		PHE	ASN	4.30114
USER	6l9b_repx	0	PHEA30P	30	A		PHE	PRO	5.75113
USER	6l9b_repx	0	PHEA30Q	30	A		PHE	GLN	3.89121
USER	6l9b_repx	0	PHEA30R	30	A		PHE	ARG	6.84872
USER	6l9b_repx	0	PHEA30S	30	A		PHE	SER	3.65101
USER	6l9b_repx	0	PHEA30T	30	A		PHE	THR	2.84011
USER	6l9b_repx	0	PHEA30V	30	A		PHE	VAL	3.05591
USER	6l9b_repx	0	PHEA30W	30	A		PHE	TRP	9.32757
USER	6l9b_repx	0	PHEA30Y	30	A		PHE	TYR	2.68126
USER	6l9b_repx	0	LYSA31A	31	A		LYS	ALA	0.791933
USER	6l9b_repx	0	LYSA31C	31	A		LYS	CYS	1.035
USER	6l9b_repx	0	LYSA31D	31	A		LYS	ASP	1.63425
USER	6l9b_repx	0	LYSA31E	31	A		LYS	GLU	0.977386
USER	6l9b_repx	0	LYSA31F	31	A		LYS	PHE	-0.188084
USER	6l9b_repx	0	LYSA31G	31	A		LYS	GLY	1.82179
USER	6l9b_repx	0	LYSA31H	31	A		LYS	HIS	0.311082
USER	6l9b_repx	0	LYSA31I	31	A		LYS	ILE	0.210854
USER	6l9b_repx	0	LYSA31L	31	A		LYS	LEU	-0.216171
USER	6l9b_repx	0	LYSA31M	31	A		LYS	MET	-0.000412609
USER	6l9b_repx	0	LYSA31N	31	A		LYS	ASN	0.605088
USER	6l9b_repx	0	LYSA31P	31	A		LYS	PRO	4.55984
USER	6l9b_repx	0	LYSA31Q	31	A		LYS	GLN	0.482425
USER	6l9b_repx	0	LYSA31R	31	A		LYS	ARG	0.417914
USER	6l9b_repx	0	LYSA31S	31	A		LYS	SER	0.864346
USER	6l9b_repx	0	LYSA31T	31	A		LYS	THR	0.697452
USER	6l9b_repx	0	LYSA31V	31	A		LYS	VAL	0.816131
USER	6l9b_repx	0	LYSA31W	31	A		LYS	TRP	0.361357
USER	6l9b_repx	0	LYSA31Y	31	A		LYS	TYR	0.595715
USER	6l9b_repx	0	GLNA32A	32	A		GLN	ALA	-0.0188492
USER	6l9b_repx	0	GLNA32C	32	A		GLN	CYS	0.326293
USER	6l9b_repx	0	GLNA32D	32	A		GLN	ASP	0.700754
USER	6l9b_repx	0	GLNA32E	32	A		GLN	GLU	0.21923
USER	6l9b_repx	0	GLNA32F	32	A		GLN	PHE	-0.119742
USER	6l9b_repx	0	GLNA32G	32	A		GLN	GLY	0.728089
USER	6l9b_repx	0	GLNA32H	32	A		GLN	HIS	0.195657
USER	6l9b_repx	0	GLNA32I	32	A		GLN	ILE	0.11439
USER	6l9b_repx	0	GLNA32K	32	A		GLN	LYS	-0.451111
USER	6l9b_repx	0	GLNA32L	32	A		GLN	LEU	-0.521964
USER	6l9b_repx	0	GLNA32M	32	A		GLN	MET	-0.891181
USER	6l9b_repx	0	GLNA32N	32	A		GLN	ASN	0.0683894
USER	6l9b_repx	0	GLNA32P	32	A		GLN	PRO	2.14523
USER	6l9b_repx	0	GLNA32R	32	A		GLN	ARG	-0.361843
USER	6l9b_repx	0	GLNA32S	32	A		GLN	SER	0.0122202
USER	6l9b_repx	0	GLNA32T	32	A		GLN	THR	-0.0140372
USER	6l9b_repx	0	GLNA32V	32	A		GLN	VAL	0.488838
USER	6l9b_repx	0	GLNA32W	32	A		GLN	TRP	-0.337929
USER	6l9b_repx	0	GLNA32Y	32	A		GLN	TYR	0.152647
USER	6l9b_repx	0	TYRA33A	33	A		TYR	ALA	1.05015
USER	6l9b_repx	0	TYRA33C	33	A		TYR	CYS	1.82137
USER	6l9b_repx	0	TYRA33D	33	A		TYR	ASP	1.99046
USER	6l9b_repx	0	TYRA33E	33	A		TYR	GLU	1.31245
USER	6l9b_repx	0	TYRA33F	33	A		TYR	PHE	-0.409703
USER	6l9b_repx	0	TYRA33G	33	A		TYR	GLY	2.3118
USER	6l9b_repx	0	TYRA33H	33	A		TYR	HIS	1.09443
USER	6l9b_repx	0	TYRA33I	33	A		TYR	ILE	0.288359
USER	6l9b_repx	0	TYRA33K	33	A		TYR	LYS	0.149322
USER	6l9b_repx	0	TYRA33L	33	A		TYR	LEU	-0.412632
USER	6l9b_repx	0	TYRA33M	33	A		TYR	MET	-0.553016
USER	6l9b_repx	0	TYRA33N	33	A		TYR	ASN	1.49502
USER	6l9b_repx	0	TYRA33P	33	A		TYR	PRO	3.90112
USER	6l9b_repx	0	TYRA33Q	33	A		TYR	GLN	0.946558
USER	6l9b_repx	0	TYRA33R	33	A		TYR	ARG	0.464696
USER	6l9b_repx	0	TYRA33S	33	A		TYR	SER	2.36121
USER	6l9b_repx	0	TYRA33T	33	A		TYR	THR	1.75092
USER	6l9b_repx	0	TYRA33V	33	A		TYR	VAL	0.897738
USER	6l9b_repx	0	TYRA33W	33	A		TYR	TRP	-0.351156
USER	6l9b_repx	0	ALAA34C	34	A		ALA	CYS	2.36663
USER	6l9b_repx	0	ALAA34D	34	A		ALA	ASP	7.17132
USER	6l9b_repx	0	ALAA34E	34	A		ALA	GLU	5.706
USER	6l9b_repx	0	ALAA34F	34	A		ALA	PHE	9.53776
USER	6l9b_repx	0	ALAA34G	34	A		ALA	GLY	1.96952
USER	6l9b_repx	0	ALAA34H	34	A		ALA	HIS	9.40366
USER	6l9b_repx	0	ALAA34I	34	A		ALA	ILE	1.69649
USER	6l9b_repx	0	ALAA34K	34	A		ALA	LYS	2.7843
USER	6l9b_repx	0	ALAA34L	34	A		ALA	LEU	3.47418
USER	6l9b_repx	0	ALAA34M	34	A		ALA	MET	3.32153
USER	6l9b_repx	0	ALAA34N	34	A		ALA	ASN	4.83338
USER	6l9b_repx	0	ALAA34P	34	A		ALA	PRO	4.85748
USER	6l9b_repx	0	ALAA34Q	34	A		ALA	GLN	6.59701
USER	6l9b_repx	0	ALAA34R	34	A		ALA	ARG	4.30425
USER	6l9b_repx	0	ALAA34S	34	A		ALA	SER	0.695571
USER	6l9b_repx	0	ALAA34T	34	A		ALA	THR	0.462067
USER	6l9b_repx	0	ALAA34V	34	A		ALA	VAL	1.42129
USER	6l9b_repx	0	ALAA34W	34	A		ALA	TRP	18.7963
USER	6l9b_repx	0	ALAA34Y	34	A		ALA	TYR	10.3982
USER	6l9b_repx	0	ASNA35A	35	A		ASN	ALA	-0.0549642
USER	6l9b_repx	0	ASNA35C	35	A		ASN	CYS	0.521357
USER	6l9b_repx	0	ASNA35D	35	A		ASN	ASP	1.25889
USER	6l9b_repx	0	ASNA35E	35	A		ASN	GLU	0.873787
USER	6l9b_repx	0	ASNA35F	35	A		ASN	PHE	-0.466624
USER	6l9b_repx	0	ASNA35G	35	A		ASN	GLY	0.604318
USER	6l9b_repx	0	ASNA35H	35	A		ASN	HIS	0.183881
USER	6l9b_repx	0	ASNA35I	35	A		ASN	ILE	-0.413317
USER	6l9b_repx	0	ASNA35K	35	A		ASN	LYS	-0.319811
USER	6l9b_repx	0	ASNA35L	35	A		ASN	LEU	-0.363719
USER	6l9b_repx	0	ASNA35M	35	A		ASN	MET	-0.871376
USER	6l9b_repx	0	ASNA35P	35	A		ASN	PRO	2.27172
USER	6l9b_repx	0	ASNA35Q	35	A		ASN	GLN	-0.118659
USER	6l9b_repx	0	ASNA35R	35	A		ASN	ARG	-0.30184
USER	6l9b_repx	0	ASNA35S	35	A		ASN	SER	-0.115169
USER	6l9b_repx	0	ASNA35T	35	A		ASN	THR	0.436944
USER	6l9b_repx	0	ASNA35V	35	A		ASN	VAL	-0.0180829
USER	6l9b_repx	0	ASNA35W	35	A		ASN	TRP	0.296484
USER	6l9b_repx	0	ASNA35Y	35	A		ASN	TYR	-0.670126
USER	6l9b_repx	0	ASPA36A	36	A		ASP	ALA	-1.39108
USER	6l9b_repx	0	ASPA36C	36	A		ASP	CYS	-0.605918
USER	6l9b_repx	0	ASPA36E	36	A		ASP	GLU	-0.465124
USER	6l9b_repx	0	ASPA36F	36	A		ASP	PHE	-1.20556
USER	6l9b_repx	0	ASPA36G	36	A		ASP	GLY	-0.732339
USER	6l9b_repx	0	ASPA36H	36	A		ASP	HIS	-0.726357
USER	6l9b_repx	0	ASPA36I	36	A		ASP	ILE	-0.502777
USER	6l9b_repx	0	ASPA36K	36	A		ASP	LYS	-1.66555
USER	6l9b_repx	0	ASPA36L	36	A		ASP	LEU	-1.5968
USER	6l9b_repx	0	ASPA36M	36	A		ASP	MET	-1.59625
USER	6l9b_repx	0	ASPA36N	36	A		ASP	ASN	-0.516605
USER	6l9b_repx	0	ASPA36P	36	A		ASP	PRO	0.864781
USER	6l9b_repx	0	ASPA36Q	36	A		ASP	GLN	-1.02171
USER	6l9b_repx	0	ASPA36R	36	A		ASP	ARG	-1.78887
USER	6l9b_repx	0	ASPA36S	36	A		ASP	SER	-1.23106
USER	6l9b_repx	0	ASPA36T	36	A		ASP	THR	-0.300558
USER	6l9b_repx	0	ASPA36V	36	A		ASP	VAL	-0.018202
USER	6l9b_repx	0	ASPA36W	36	A		ASP	TRP	-0.578375
USER	6l9b_repx	0	ASPA36Y	36	A		ASP	TYR	-1.35433
USER	6l9b_repx	0	ASNA37A	37	A		ASN	ALA	0.92354
USER	6l9b_repx	0	ASNA37C	37	A		ASN	CYS	-0.0679834
USER	6l9b_repx	0	ASNA37D	37	A		ASN	ASP	1.63206
USER	6l9b_repx	0	ASNA37E	37	A		ASN	GLU	0.852035
USER	6l9b_repx	0	ASNA37F	37	A		ASN	PHE	0.230879
USER	6l9b_repx	0	ASNA37G	37	A		ASN	GLY	1.65324
USER	6l9b_repx	0	ASNA37H	37	A		ASN	HIS	-0.266415
USER	6l9b_repx	0	ASNA37I	37	A		ASN	ILE	0.0109892
USER	6l9b_repx	0	ASNA37K	37	A		ASN	LYS	-0.0697044
USER	6l9b_repx	0	ASNA37L	37	A		ASN	LEU	0.161325
USER	6l9b_repx	0	ASNA37M	37	A		ASN	MET	-0.341816
USER	6l9b_repx	0	ASNA37P	37	A		ASN	PRO	4.37375
USER	6l9b_repx	0	ASNA37Q	37	A		ASN	GLN	0.567003
USER	6l9b_repx	0	ASNA37R	37	A		ASN	ARG	-0.977705
USER	6l9b_repx	0	ASNA37S	37	A		ASN	SER	1.07275
USER	6l9b_repx	0	ASNA37T	37	A		ASN	THR	0.609951
USER	6l9b_repx	0	ASNA37V	37	A		ASN	VAL	-0.502869
USER	6l9b_repx	0	ASNA37W	37	A		ASN	TRP	0.689042
USER	6l9b_repx	0	ASNA37Y	37	A		ASN	TYR	0.346289
USER	6l9b_repx	0	GLYA38A	38	A		GLY	ALA	3.05522
USER	6l9b_repx	0	GLYA38C	38	A		GLY	CYS	2.8494
USER	6l9b_repx	0	GLYA38D	38	A		GLY	ASP	3.07501
USER	6l9b_repx	0	GLYA38E	38	A		GLY	GLU	3.11648
USER	6l9b_repx	0	GLYA38F	38	A		GLY	PHE	2.6737
USER	6l9b_repx	0	GLYA38H	38	A		GLY	HIS	2.56677
USER	6l9b_repx	0	GLYA38I	38	A		GLY	ILE	4.36764
USER	6l9b_repx	0	GLYA38K	38	A		GLY	LYS	1.60383
USER	6l9b_repx	0	GLYA38L	38	A		GLY	LEU	2.65305
USER	6l9b_repx	0	GLYA38M	38	A		GLY	MET	2.83338
USER	6l9b_repx	0	GLYA38N	38	A		GLY	ASN	2.18942
USER	6l9b_repx	0	GLYA38P	38	A		GLY	PRO	5.32589
USER	6l9b_repx	0	GLYA38Q	38	A		GLY	GLN	2.68633
USER	6l9b_repx	0	GLYA38R	38	A		GLY	ARG	1.50274
USER	6l9b_repx	0	GLYA38S	38	A		GLY	SER	2.88085
USER	6l9b_repx	0	GLYA38T	38	A		GLY	THR	3.5337
USER	6l9b_repx	0	GLYA38V	38	A		GLY	VAL	4.2779
USER	6l9b_repx	0	GLYA38W	38	A		GLY	TRP	2.8412
USER	6l9b_repx	0	GLYA38Y	38	A		GLY	TYR	2.68946
USER	6l9b_repx	0	VALA39A	39	A		VAL	ALA	2.64947
USER	6l9b_repx	0	VALA39C	39	A		VAL	CYS	1.92809
USER	6l9b_repx	0	VALA39D	39	A		VAL	ASP	4.45152
USER	6l9b_repx	0	VALA39E	39	A		VAL	GLU	4.92843
USER	6l9b_repx	0	VALA39F	39	A		VAL	PHE	2.18556
USER	6l9b_repx	0	VALA39G	39	A		VAL	GLY	4.03786
USER	6l9b_repx	0	VALA39H	39	A		VAL	HIS	3.146
USER	6l9b_repx	0	VALA39I	39	A		VAL	ILE	-0.80226
USER	6l9b_repx	0	VALA39K	39	A		VAL	LYS	1.89119
USER	6l9b_repx	0	VALA39L	39	A		VAL	LEU	0.721511
USER	6l9b_repx	0	VALA39M	39	A		VAL	MET	1.76028
USER	6l9b_repx	0	VALA39N	39	A		VAL	ASN	2.93102
USER	6l9b_repx	0	VALA39P	39	A		VAL	PRO	3.93055
USER	6l9b_repx	0	VALA39Q	39	A		VAL	GLN	2.93194
USER	6l9b_repx	0	VALA39R	39	A		VAL	ARG	3.32053
USER	6l9b_repx	0	VALA39S	39	A		VAL	SER	3.57408
USER	6l9b_repx	0	VALA39T	39	A		VAL	THR	1.79197
USER	6l9b_repx	0	VALA39W	39	A		VAL	TRP	4.79108
USER	6l9b_repx	0	VALA39Y	39	A		VAL	TYR	2.74293
USER	6l9b_repx	0	ASPA40A	40	A		ASP	ALA	-0.451205
USER	6l9b_repx	0	ASPA40C	40	A		ASP	CYS	-0.852328
USER	6l9b_repx	0	ASPA40E	40	A		ASP	GLU	-0.047088
USER	6l9b_repx	0	ASPA40F	40	A		ASP	PHE	-0.933104
USER	6l9b_repx	0	ASPA40G	40	A		ASP	GLY	-0.303997
USER	6l9b_repx	0	ASPA40H	40	A		ASP	HIS	-0.553856
USER	6l9b_repx	0	ASPA40I	40	A		ASP	ILE	-1.40902
USER	6l9b_repx	0	ASPA40K	40	A		ASP	LYS	-2.25492
USER	6l9b_repx	0	ASPA40L	40	A		ASP	LEU	-1.34809
USER	6l9b_repx	0	ASPA40M	40	A		ASP	MET	-1.25097
USER	6l9b_repx	0	ASPA40N	40	A		ASP	ASN	-0.291281
USER	6l9b_repx	0	ASPA40P	40	A		ASP	PRO	2.64022
USER	6l9b_repx	0	ASPA40Q	40	A		ASP	GLN	-1.03355
USER	6l9b_repx	0	ASPA40R	40	A		ASP	ARG	-2.59773
USER	6l9b_repx	0	ASPA40S	40	A		ASP	SER	-1.01992
USER	6l9b_repx	0	ASPA40T	40	A		ASP	THR	-1.17879
USER	6l9b_repx	0	ASPA40V	40	A		ASP	VAL	-1.27607
USER	6l9b_repx	0	ASPA40W	40	A		ASP	TRP	-0.692875
USER	6l9b_repx	0	ASPA40Y	40	A		ASP	TYR	-0.876366
USER	6l9b_repx	0	GLYA41A	41	A		GLY	ALA	3.99373
USER	6l9b_repx	0	GLYA41C	41	A		GLY	CYS	5.75737
USER	6l9b_repx	0	GLYA41D	41	A		GLY	ASP	9.72319
USER	6l9b_repx	0	GLYA41E	41	A		GLY	GLU	8.61178
USER	6l9b_repx	0	GLYA41F	41	A		GLY	PHE	9.40967
USER	6l9b_repx	0	GLYA41H	41	A		GLY	HIS	9.76924
USER	6l9b_repx	0	GLYA41I	41	A		GLY	ILE	14.0173
USER	6l9b_repx	0	GLYA41K	41	A		GLY	LYS	6.63293
USER	6l9b_repx	0	GLYA41L	41	A		GLY	LEU	8.58805
USER	6l9b_repx	0	GLYA41M	41	A		GLY	MET	7.42823
USER	6l9b_repx	0	GLYA41N	41	A		GLY	ASN	7.66165
USER	6l9b_repx	0	GLYA41P	41	A		GLY	PRO	11.1441
USER	6l9b_repx	0	GLYA41Q	41	A		GLY	GLN	7.89536
USER	6l9b_repx	0	GLYA41R	41	A		GLY	ARG	7.31332
USER	6l9b_repx	0	GLYA41S	41	A		GLY	SER	5.54388
USER	6l9b_repx	0	GLYA41T	41	A		GLY	THR	10.1371
USER	6l9b_repx	0	GLYA41V	41	A		GLY	VAL	11.2903
USER	6l9b_repx	0	GLYA41W	41	A		GLY	TRP	10.8129
USER	6l9b_repx	0	GLYA41Y	41	A		GLY	TYR	9.37381
USER	6l9b_repx	0	GLUA42A	42	A		GLU	ALA	0.073387
USER	6l9b_repx	0	GLUA42C	42	A		GLU	CYS	-0.049223
USER	6l9b_repx	0	GLUA42D	42	A		GLU	ASP	0.0337275
USER	6l9b_repx	0	GLUA42F	42	A		GLU	PHE	-0.530812
USER	6l9b_repx	0	GLUA42G	42	A		GLU	GLY	0.198157
USER	6l9b_repx	0	GLUA42H	42	A		GLU	HIS	0.132496
USER	6l9b_repx	0	GLUA42I	42	A		GLU	ILE	0.179422
USER	6l9b_repx	0	GLUA42K	42	A		GLU	LYS	-0.306762
USER	6l9b_repx	0	GLUA42L	42	A		GLU	LEU	-0.371346
USER	6l9b_repx	0	GLUA42M	42	A		GLU	MET	-0.544322
USER	6l9b_repx	0	GLUA42N	42	A		GLU	ASN	-0.0876169
USER	6l9b_repx	0	GLUA42P	42	A		GLU	PRO	1.71133
USER	6l9b_repx	0	GLUA42Q	42	A		GLU	GLN	-0.0289282
USER	6l9b_repx	0	GLUA42R	42	A		GLU	ARG	-0.192973
USER	6l9b_repx	0	GLUA42S	42	A		GLU	SER	0.180257
USER	6l9b_repx	0	GLUA42T	42	A		GLU	THR	0.088543
USER	6l9b_repx	0	GLUA42V	42	A		GLU	VAL	0.275836
USER	6l9b_repx	0	GLUA42W	42	A		GLU	TRP	-0.275547
USER	6l9b_repx	0	GLUA42Y	42	A		GLU	TYR	-0.492483
USER	6l9b_repx	0	TRPA43A	43	A		TRP	ALA	4.07865
USER	6l9b_repx	0	TRPA43C	43	A		TRP	CYS	3.77756
USER	6l9b_repx	0	TRPA43D	43	A		TRP	ASP	4.75942
USER	6l9b_repx	0	TRPA43E	43	A		TRP	GLU	4.28934
USER	6l9b_repx	0	TRPA43F	43	A		TRP	PHE	1.00129
USER	6l9b_repx	0	TRPA43G	43	A		TRP	GLY	4.40412
USER	6l9b_repx	0	TRPA43H	43	A		TRP	HIS	3.55296
USER	6l9b_repx	0	TRPA43I	43	A		TRP	ILE	3.11966
USER	6l9b_repx	0	TRPA43K	43	A		TRP	LYS	3.20854
USER	6l9b_repx	0	TRPA43L	43	A		TRP	LEU	2.3858
USER	6l9b_repx	0	TRPA43M	43	A		TRP	MET	1.90912
USER	6l9b_repx	0	TRPA43N	43	A		TRP	ASN	3.02391
USER	6l9b_repx	0	TRPA43P	43	A		TRP	PRO	3.83589
USER	6l9b_repx	0	TRPA43Q	43	A		TRP	GLN	3.76833
USER	6l9b_repx	0	TRPA43R	43	A		TRP	ARG	4.09836
USER	6l9b_repx	0	TRPA43S	43	A		TRP	SER	4.25846
USER	6l9b_repx	0	TRPA43T	43	A		TRP	THR	4.02939
USER	6l9b_repx	0	TRPA43V	43	A		TRP	VAL	3.51376
USER	6l9b_repx	0	TRPA43Y	43	A		TRP	TYR	1.88056
USER	6l9b_repx	0	THRA44A	44	A		THR	ALA	-0.107013
USER	6l9b_repx	0	THRA44C	44	A		THR	CYS	-0.271324
USER	6l9b_repx	0	THRA44D	44	A		THR	ASP	0.752037
USER	6l9b_repx	0	THRA44E	44	A		THR	GLU	-0.104429
USER	6l9b_repx	0	THRA44F	44	A		THR	PHE	-0.882402
USER	6l9b_repx	0	THRA44G	44	A		THR	GLY	0.122081
USER	6l9b_repx	0	THRA44H	44	A		THR	HIS	-0.0784398
USER	6l9b_repx	0	THRA44I	44	A		THR	ILE	-0.434311
USER	6l9b_repx	0	THRA44K	44	A		THR	LYS	-0.837986
USER	6l9b_repx	0	THRA44L	44	A		THR	LEU	-0.047655
USER	6l9b_repx	0	THRA44M	44	A		THR	MET	-0.7755
USER	6l9b_repx	0	THRA44N	44	A		THR	ASN	0.625071
USER	6l9b_repx	0	THRA44P	44	A		THR	PRO	3.6105
USER	6l9b_repx	0	THRA44Q	44	A		THR	GLN	0.093289
USER	6l9b_repx	0	THRA44R	44	A		THR	ARG	-0.272869
USER	6l9b_repx	0	THRA44S	44	A		THR	SER	0.220448
USER	6l9b_repx	0	THRA44V	44	A		THR	VAL	-0.267707
USER	6l9b_repx	0	THRA44W	44	A		THR	TRP	0.00732637
USER	6l9b_repx	0	THRA44Y	44	A		THR	TYR	-0.575372
USER	6l9b_repx	0	TYRA45A	45	A		TYR	ALA	2.59416
USER	6l9b_repx	0	TYRA45C	45	A		TYR	CYS	2.10993
USER	6l9b_repx	0	TYRA45D	45	A		TYR	ASP	2.8622
USER	6l9b_repx	0	TYRA45E	45	A		TYR	GLU	2.57376
USER	6l9b_repx	0	TYRA45F	45	A		TYR	PHE	-0.818507
USER	6l9b_repx	0	TYRA45G	45	A		TYR	GLY	3.64963
USER	6l9b_repx	0	TYRA45H	45	A		TYR	HIS	0.9501
USER	6l9b_repx	0	TYRA45I	45	A		TYR	ILE	1.15837
USER	6l9b_repx	0	TYRA45K	45	A		TYR	LYS	1.30799
USER	6l9b_repx	0	TYRA45L	45	A		TYR	LEU	0.925629
USER	6l9b_repx	0	TYRA45M	45	A		TYR	MET	0.250073
USER	6l9b_repx	0	TYRA45N	45	A		TYR	ASN	2.60381
USER	6l9b_repx	0	TYRA45P	45	A		TYR	PRO	4.05498
USER	6l9b_repx	0	TYRA45Q	45	A		TYR	GLN	2.80963
USER	6l9b_repx	0	TYRA45R	45	A		TYR	ARG	2.59439
USER	6l9b_repx	0	TYRA45S	45	A		TYR	SER	2.0924
USER	6l9b_repx	0	TYRA45T	45	A		TYR	THR	2.58794
USER	6l9b_repx	0	TYRA45V	45	A		TYR	VAL	2.3877
USER	6l9b_repx	0	TYRA45W	45	A		TYR	TRP	1.02585
USER	6l9b_repx	0	ASPA46A	46	A		ASP	ALA	0.202561
USER	6l9b_repx	0	ASPA46C	46	A		ASP	CYS	0.0930932
USER	6l9b_repx	0	ASPA46E	46	A		ASP	GLU	0.218111
USER	6l9b_repx	0	ASPA46F	46	A		ASP	PHE	-0.902215
USER	6l9b_repx	0	ASPA46G	46	A		ASP	GLY	0.673028
USER	6l9b_repx	0	ASPA46H	46	A		ASP	HIS	-0.211853
USER	6l9b_repx	0	ASPA46I	46	A		ASP	ILE	-0.672158
USER	6l9b_repx	0	ASPA46K	46	A		ASP	LYS	-0.713581
USER	6l9b_repx	0	ASPA46L	46	A		ASP	LEU	-0.243616
USER	6l9b_repx	0	ASPA46M	46	A		ASP	MET	-0.8488
USER	6l9b_repx	0	ASPA46N	46	A		ASP	ASN	-0.730939
USER	6l9b_repx	0	ASPA46P	46	A		ASP	PRO	2.68477
USER	6l9b_repx	0	ASPA46Q	46	A		ASP	GLN	-0.5882
USER	6l9b_repx	0	ASPA46R	46	A		ASP	ARG	-0.399662
USER	6l9b_repx	0	ASPA46S	46	A		ASP	SER	0.270898
USER	6l9b_repx	0	ASPA46T	46	A		ASP	THR	0.153666
USER	6l9b_repx	0	ASPA46V	46	A		ASP	VAL	0.00895549
USER	6l9b_repx	0	ASPA46W	46	A		ASP	TRP	-0.585082
USER	6l9b_repx	0	ASPA46Y	46	A		ASP	TYR	-0.668734
USER	6l9b_repx	0	ASPA47A	47	A		ASP	ALA	0.635231
USER	6l9b_repx	0	ASPA47C	47	A		ASP	CYS	0.359657
USER	6l9b_repx	0	ASPA47E	47	A		ASP	GLU	-0.364369
USER	6l9b_repx	0	ASPA47F	47	A		ASP	PHE	-0.289315
USER	6l9b_repx	0	ASPA47G	47	A		ASP	GLY	0.376547
USER	6l9b_repx	0	ASPA47H	47	A		ASP	HIS	0.621708
USER	6l9b_repx	0	ASPA47I	47	A		ASP	ILE	-0.0702355
USER	6l9b_repx	0	ASPA47K	47	A		ASP	LYS	-0.208946
USER	6l9b_repx	0	ASPA47L	47	A		ASP	LEU	-0.192585
USER	6l9b_repx	0	ASPA47M	47	A		ASP	MET	-0.486622
USER	6l9b_repx	0	ASPA47N	47	A		ASP	ASN	0.325382
USER	6l9b_repx	0	ASPA47P	47	A		ASP	PRO	-1.59286
USER	6l9b_repx	0	ASPA47Q	47	A		ASP	GLN	0.175644
USER	6l9b_repx	0	ASPA47R	47	A		ASP	ARG	-0.456984
USER	6l9b_repx	0	ASPA47S	47	A		ASP	SER	0.949381
USER	6l9b_repx	0	ASPA47T	47	A		ASP	THR	0.241973
USER	6l9b_repx	0	ASPA47V	47	A		ASP	VAL	0.193326
USER	6l9b_repx	0	ASPA47W	47	A		ASP	TRP	-0.284641
USER	6l9b_repx	0	ASPA47Y	47	A		ASP	TYR	-0.101485
USER	6l9b_repx	0	ALAA48C	48	A		ALA	CYS	0.595657
USER	6l9b_repx	0	ALAA48D	48	A		ALA	ASP	0.294468
USER	6l9b_repx	0	ALAA48E	48	A		ALA	GLU	0.253567
USER	6l9b_repx	0	ALAA48F	48	A		ALA	PHE	0.252413
USER	6l9b_repx	0	ALAA48G	48	A		ALA	GLY	0.570557
USER	6l9b_repx	0	ALAA48H	48	A		ALA	HIS	0.407873
USER	6l9b_repx	0	ALAA48I	48	A		ALA	ILE	0.0296459
USER	6l9b_repx	0	ALAA48K	48	A		ALA	LYS	-0.207539
USER	6l9b_repx	0	ALAA48L	48	A		ALA	LEU	0.180267
USER	6l9b_repx	0	ALAA48M	48	A		ALA	MET	-0.0153794
USER	6l9b_repx	0	ALAA48N	48	A		ALA	ASN	-0.0889891
USER	6l9b_repx	0	ALAA48P	48	A		ALA	PRO	-0.176904
USER	6l9b_repx	0	ALAA48Q	48	A		ALA	GLN	0.102396
USER	6l9b_repx	0	ALAA48R	48	A		ALA	ARG	-0.121523
USER	6l9b_repx	0	ALAA48S	48	A		ALA	SER	0.128688
USER	6l9b_repx	0	ALAA48T	48	A		ALA	THR	0.426412
USER	6l9b_repx	0	ALAA48V	48	A		ALA	VAL	0.565889
USER	6l9b_repx	0	ALAA48W	48	A		ALA	TRP	0.569474
USER	6l9b_repx	0	ALAA48Y	48	A		ALA	TYR	0.248734
USER	6l9b_repx	0	THRA49A	49	A		THR	ALA	-0.116134
USER	6l9b_repx	0	THRA49C	49	A		THR	CYS	0.146591
USER	6l9b_repx	0	THRA49D	49	A		THR	ASP	-0.00750784
USER	6l9b_repx	0	THRA49E	49	A		THR	GLU	0.257561
USER	6l9b_repx	0	THRA49F	49	A		THR	PHE	-0.359733
USER	6l9b_repx	0	THRA49G	49	A		THR	GLY	-0.150251
USER	6l9b_repx	0	THRA49H	49	A		THR	HIS	-0.439287
USER	6l9b_repx	0	THRA49I	49	A		THR	ILE	-0.610751
USER	6l9b_repx	0	THRA49K	49	A		THR	LYS	-0.874647
USER	6l9b_repx	0	THRA49L	49	A		THR	LEU	-0.290018
USER	6l9b_repx	0	THRA49M	49	A		THR	MET	-0.521826
USER	6l9b_repx	0	THRA49N	49	A		THR	ASN	-0.550804
USER	6l9b_repx	0	THRA49P	49	A		THR	PRO	1.24855
USER	6l9b_repx	0	THRA49Q	49	A		THR	GLN	-0.48042
USER	6l9b_repx	0	THRA49R	49	A		THR	ARG	-0.865972
USER	6l9b_repx	0	THRA49S	49	A		THR	SER	-0.109311
USER	6l9b_repx	0	THRA49V	49	A		THR	VAL	-0.159542
USER	6l9b_repx	0	THRA49W	49	A		THR	TRP	-0.439438
USER	6l9b_repx	0	THRA49Y	49	A		THR	TYR	-0.299935
USER	6l9b_repx	0	LYSA50A	50	A		LYS	ALA	1.07831
USER	6l9b_repx	0	LYSA50C	50	A		LYS	CYS	1.04435
USER	6l9b_repx	0	LYSA50D	50	A		LYS	ASP	0.907049
USER	6l9b_repx	0	LYSA50E	50	A		LYS	GLU	1.13774
USER	6l9b_repx	0	LYSA50F	50	A		LYS	PHE	-0.0194698
USER	6l9b_repx	0	LYSA50G	50	A		LYS	GLY	1.16605
USER	6l9b_repx	0	LYSA50H	50	A		LYS	HIS	0.0621996
USER	6l9b_repx	0	LYSA50I	50	A		LYS	ILE	5.27243
USER	6l9b_repx	0	LYSA50L	50	A		LYS	LEU	0.0399391
USER	6l9b_repx	0	LYSA50M	50	A		LYS	MET	0.59564
USER	6l9b_repx	0	LYSA50N	50	A		LYS	ASN	0.132087
USER	6l9b_repx	0	LYSA50P	50	A		LYS	PRO	3.15611
USER	6l9b_repx	0	LYSA50Q	50	A		LYS	GLN	0.61018
USER	6l9b_repx	0	LYSA50R	50	A		LYS	ARG	0.0782555
USER	6l9b_repx	0	LYSA50S	50	A		LYS	SER	2.06105
USER	6l9b_repx	0	LYSA50T	50	A		LYS	THR	2.21046
USER	6l9b_repx	0	LYSA50V	50	A		LYS	VAL	2.99782
USER	6l9b_repx	0	LYSA50W	50	A		LYS	TRP	1.08448
USER	6l9b_repx	0	LYSA50Y	50	A		LYS	TYR	0.309788
USER	6l9b_repx	0	THRA51A	51	A		THR	ALA	0.670853
USER	6l9b_repx	0	THRA51C	51	A		THR	CYS	0.398889
USER	6l9b_repx	0	THRA51D	51	A		THR	ASP	1.98759
USER	6l9b_repx	0	THRA51E	51	A		THR	GLU	0.955162
USER	6l9b_repx	0	THRA51F	51	A		THR	PHE	1.98464
USER	6l9b_repx	0	THRA51G	51	A		THR	GLY	2.00788
USER	6l9b_repx	0	THRA51H	51	A		THR	HIS	2.54799
USER	6l9b_repx	0	THRA51I	51	A		THR	ILE	-0.783119
USER	6l9b_repx	0	THRA51K	51	A		THR	LYS	-0.277525
USER	6l9b_repx	0	THRA51L	51	A		THR	LEU	-1.58125
USER	6l9b_repx	0	THRA51M	51	A		THR	MET	-0.943665
USER	6l9b_repx	0	THRA51N	51	A		THR	ASN	1.48234
USER	6l9b_repx	0	THRA51P	51	A		THR	PRO	6.58338
USER	6l9b_repx	0	THRA51Q	51	A		THR	GLN	0.487338
USER	6l9b_repx	0	THRA51R	51	A		THR	ARG	0.107167
USER	6l9b_repx	0	THRA51S	51	A		THR	SER	1.35761
USER	6l9b_repx	0	THRA51V	51	A		THR	VAL	-1.25034
USER	6l9b_repx	0	THRA51W	51	A		THR	TRP	2.62356
USER	6l9b_repx	0	THRA51Y	51	A		THR	TYR	2.32382
USER	6l9b_repx	0	PHEA52A	52	A		PHE	ALA	3.39922
USER	6l9b_repx	0	PHEA52C	52	A		PHE	CYS	3.61943
USER	6l9b_repx	0	PHEA52D	52	A		PHE	ASP	5.82881
USER	6l9b_repx	0	PHEA52E	52	A		PHE	GLU	5.44646
USER	6l9b_repx	0	PHEA52G	52	A		PHE	GLY	4.97424
USER	6l9b_repx	0	PHEA52H	52	A		PHE	HIS	3.19822
USER	6l9b_repx	0	PHEA52I	52	A		PHE	ILE	1.78207
USER	6l9b_repx	0	PHEA52K	52	A		PHE	LYS	3.88767
USER	6l9b_repx	0	PHEA52L	52	A		PHE	LEU	2.41644
USER	6l9b_repx	0	PHEA52M	52	A		PHE	MET	1.39175
USER	6l9b_repx	0	PHEA52N	52	A		PHE	ASN	4.19169
USER	6l9b_repx	0	PHEA52P	52	A		PHE	PRO	4.53677
USER	6l9b_repx	0	PHEA52Q	52	A		PHE	GLN	4.43912
USER	6l9b_repx	0	PHEA52R	52	A		PHE	ARG	4.61947
USER	6l9b_repx	0	PHEA52S	52	A		PHE	SER	4.71061
USER	6l9b_repx	0	PHEA52T	52	A		PHE	THR	4.41709
USER	6l9b_repx	0	PHEA52V	52	A		PHE	VAL	4.4716
USER	6l9b_repx	0	PHEA52W	52	A		PHE	TRP	1.01941
USER	6l9b_repx	0	PHEA52Y	52	A		PHE	TYR	-0.385973
USER	6l9b_repx	0	THRA53A	53	A		THR	ALA	0.69338
USER	6l9b_repx	0	THRA53C	53	A		THR	CYS	-0.234492
USER	6l9b_repx	0	THRA53D	53	A		THR	ASP	2.27748
USER	6l9b_repx	0	THRA53E	53	A		THR	GLU	0.244063
USER	6l9b_repx	0	THRA53F	53	A		THR	PHE	0.810699
USER	6l9b_repx	0	THRA53G	53	A		THR	GLY	1.17148
USER	6l9b_repx	0	THRA53H	53	A		THR	HIS	0.70982
USER	6l9b_repx	0	THRA53I	53	A		THR	ILE	-1.2832
USER	6l9b_repx	0	THRA53K	53	A		THR	LYS	-1.04465
USER	6l9b_repx	0	THRA53L	53	A		THR	LEU	-0.686775
USER	6l9b_repx	0	THRA53M	53	A		THR	MET	-0.495183
USER	6l9b_repx	0	THRA53N	53	A		THR	ASN	0.923563
USER	6l9b_repx	0	THRA53P	53	A		THR	PRO	2.42729
USER	6l9b_repx	0	THRA53Q	53	A		THR	GLN	-0.0243366
USER	6l9b_repx	0	THRA53R	53	A		THR	ARG	-0.440968
USER	6l9b_repx	0	THRA53S	53	A		THR	SER	0.0440633
USER	6l9b_repx	0	THRA53V	53	A		THR	VAL	-0.988465
USER	6l9b_repx	0	THRA53W	53	A		THR	TRP	1.5972
USER	6l9b_repx	0	THRA53Y	53	A		THR	TYR	0.30774
USER	6l9b_repx	0	VALA54A	54	A		VAL	ALA	3.4134
USER	6l9b_repx	0	VALA54C	54	A		VAL	CYS	2.70553
USER	6l9b_repx	0	VALA54D	54	A		VAL	ASP	6.97104
USER	6l9b_repx	0	VALA54E	54	A		VAL	GLU	6.44549
USER	6l9b_repx	0	VALA54F	54	A		VAL	PHE	17.175
USER	6l9b_repx	0	VALA54G	54	A		VAL	GLY	5.19087
USER	6l9b_repx	0	VALA54H	54	A		VAL	HIS	10.1912
USER	6l9b_repx	0	VALA54I	54	A		VAL	ILE	-0.424013
USER	6l9b_repx	0	VALA54K	54	A		VAL	LYS	3.86292
USER	6l9b_repx	0	VALA54L	54	A		VAL	LEU	1.18822
USER	6l9b_repx	0	VALA54M	54	A		VAL	MET	2.7207
USER	6l9b_repx	0	VALA54N	54	A		VAL	ASN	4.37323
USER	6l9b_repx	0	VALA54P	54	A		VAL	PRO	5.13665
USER	6l9b_repx	0	VALA54Q	54	A		VAL	GLN	4.75669
USER	6l9b_repx	0	VALA54R	54	A		VAL	ARG	7.12088
USER	6l9b_repx	0	VALA54S	54	A		VAL	SER	4.69385
USER	6l9b_repx	0	VALA54T	54	A		VAL	THR	2.46641
USER	6l9b_repx	0	VALA54W	54	A		VAL	TRP	5.48071
USER	6l9b_repx	0	VALA54Y	54	A		VAL	TYR	5.6851
USER	6l9b_repx	0	THRA55A	55	A		THR	ALA	0.38381
USER	6l9b_repx	0	THRA55C	55	A		THR	CYS	-0.0691479
USER	6l9b_repx	0	THRA55D	55	A		THR	ASP	0.11118
USER	6l9b_repx	0	THRA55E	55	A		THR	GLU	-0.65579
USER	6l9b_repx	0	THRA55F	55	A		THR	PHE	-1.41608
USER	6l9b_repx	0	THRA55G	55	A		THR	GLY	1.20941
USER	6l9b_repx	0	THRA55H	55	A		THR	HIS	-1.01755
USER	6l9b_repx	0	THRA55I	55	A		THR	ILE	-1.36585
USER	6l9b_repx	0	THRA55K	55	A		THR	LYS	-0.92452
USER	6l9b_repx	0	THRA55L	55	A		THR	LEU	-1.28192
USER	6l9b_repx	0	THRA55M	55	A		THR	MET	-1.42713
USER	6l9b_repx	0	THRA55N	55	A		THR	ASN	-0.071676
USER	6l9b_repx	0	THRA55P	55	A		THR	PRO	3.07723
USER	6l9b_repx	0	THRA55Q	55	A		THR	GLN	-0.883969
USER	6l9b_repx	0	THRA55R	55	A		THR	ARG	-0.695077
USER	6l9b_repx	0	THRA55S	55	A		THR	SER	0.529176
USER	6l9b_repx	0	THRA55V	55	A		THR	VAL	-0.768602
USER	6l9b_repx	0	THRA55W	55	A		THR	TRP	-0.672473
USER	6l9b_repx	0	THRA55Y	55	A		THR	TYR	-1.04207
USER	6l9b_repx	0	GLUA56A	56	A		GLU	ALA	-0.589588
USER	6l9b_repx	0	GLUA56C	56	A		GLU	CYS	-0.485481
USER	6l9b_repx	0	GLUA56D	56	A		GLU	ASP	0.194701
USER	6l9b_repx	0	GLUA56F	56	A		GLU	PHE	-1.08108
USER	6l9b_repx	0	GLUA56G	56	A		GLU	GLY	-0.526263
USER	6l9b_repx	0	GLUA56H	56	A		GLU	HIS	0.0458578
USER	6l9b_repx	0	GLUA56I	56	A		GLU	ILE	-0.302389
USER	6l9b_repx	0	GLUA56K	56	A		GLU	LYS	-1.129
USER	6l9b_repx	0	GLUA56L	56	A		GLU	LEU	-0.419081
USER	6l9b_repx	0	GLUA56M	56	A		GLU	MET	-0.836258
USER	6l9b_repx	0	GLUA56N	56	A		GLU	ASN	-0.782624
USER	6l9b_repx	0	GLUA56P	56	A		GLU	PRO	1.83775
USER	6l9b_repx	0	GLUA56Q	56	A		GLU	GLN	-0.445346
USER	6l9b_repx	0	GLUA56R	56	A		GLU	ARG	-0.839746
USER	6l9b_repx	0	GLUA56S	56	A		GLU	SER	-0.132384
USER	6l9b_repx	0	GLUA56T	56	A		GLU	THR	-0.157857
USER	6l9b_repx	0	GLUA56V	56	A		GLU	VAL	-0.0457956
USER	6l9b_repx	0	GLUA56W	56	A		GLU	TRP	0.215253
USER	6l9b_repx	0	GLUA56Y	56	A		GLU	TYR	-0.917843
