## Supplementary material for "Validating folding energy estimates as a method for variant interpretation": p06654_6l9d_ddg_background.csv

source	pdb	score	pdb_mut	pdb_rid	pdb_chain	gene_no	mut_from	mut_to	ddg
USER	6l9d_repx	0	ASPA1A	1	A		ASP	ALA	0.926731
USER	6l9d_repx	0	ASPA1C	1	A		ASP	CYS	1.02685
USER	6l9d_repx	0	ASPA1E	1	A		ASP	GLU	0.517495
USER	6l9d_repx	0	ASPA1F	1	A		ASP	PHE	1.03071
USER	6l9d_repx	0	ASPA1G	1	A		ASP	GLY	1.14424
USER	6l9d_repx	0	ASPA1H	1	A		ASP	HIS	1.30922
USER	6l9d_repx	0	ASPA1I	1	A		ASP	ILE	1.00331
USER	6l9d_repx	0	ASPA1K	1	A		ASP	LYS	0.858417
USER	6l9d_repx	0	ASPA1L	1	A		ASP	LEU	0.997068
USER	6l9d_repx	0	ASPA1M	1	A		ASP	MET	0.644372
USER	6l9d_repx	0	ASPA1N	1	A		ASP	ASN	0.725285
USER	6l9d_repx	0	ASPA1P	1	A		ASP	PRO	1.40575
USER	6l9d_repx	0	ASPA1Q	1	A		ASP	GLN	0.816858
USER	6l9d_repx	0	ASPA1R	1	A		ASP	ARG	0.806429
USER	6l9d_repx	0	ASPA1S	1	A		ASP	SER	0.753247
USER	6l9d_repx	0	ASPA1T	1	A		ASP	THR	1.31557
USER	6l9d_repx	0	ASPA1V	1	A		ASP	VAL	1.46299
USER	6l9d_repx	0	ASPA1W	1	A		ASP	TRP	1.04351
USER	6l9d_repx	0	ASPA1Y	1	A		ASP	TYR	1.05587
USER	6l9d_repx	0	THRA2A	2	A		THR	ALA	1.08625
USER	6l9d_repx	0	THRA2C	2	A		THR	CYS	0.907521
USER	6l9d_repx	0	THRA2D	2	A		THR	ASP	1.07403
USER	6l9d_repx	0	THRA2E	2	A		THR	GLU	0.571368
USER	6l9d_repx	0	THRA2F	2	A		THR	PHE	0.212125
USER	6l9d_repx	0	THRA2G	2	A		THR	GLY	1.83765
USER	6l9d_repx	0	THRA2H	2	A		THR	HIS	1.55025
USER	6l9d_repx	0	THRA2I	2	A		THR	ILE	-0.153512
USER	6l9d_repx	0	THRA2K	2	A		THR	LYS	0.218081
USER	6l9d_repx	0	THRA2L	2	A		THR	LEU	0.120801
USER	6l9d_repx	0	THRA2M	2	A		THR	MET	-0.0476338
USER	6l9d_repx	0	THRA2N	2	A		THR	ASN	1.13948
USER	6l9d_repx	0	THRA2P	2	A		THR	PRO	2.51671
USER	6l9d_repx	0	THRA2Q	2	A		THR	GLN	0.491687
USER	6l9d_repx	0	THRA2R	2	A		THR	ARG	0.369403
USER	6l9d_repx	0	THRA2S	2	A		THR	SER	1.10188
USER	6l9d_repx	0	THRA2V	2	A		THR	VAL	0.150302
USER	6l9d_repx	0	THRA2W	2	A		THR	TRP	1.61903
USER	6l9d_repx	0	THRA2Y	2	A		THR	TYR	1.11343
USER	6l9d_repx	0	TYRA3A	3	A		TYR	ALA	2.60672
USER	6l9d_repx	0	TYRA3C	3	A		TYR	CYS	2.27652
USER	6l9d_repx	0	TYRA3D	3	A		TYR	ASP	4.51168
USER	6l9d_repx	0	TYRA3E	3	A		TYR	GLU	4.17258
USER	6l9d_repx	0	TYRA3F	3	A		TYR	PHE	-0.87842
USER	6l9d_repx	0	TYRA3G	3	A		TYR	GLY	4.01403
USER	6l9d_repx	0	TYRA3H	3	A		TYR	HIS	1.35631
USER	6l9d_repx	0	TYRA3I	3	A		TYR	ILE	0.620062
USER	6l9d_repx	0	TYRA3K	3	A		TYR	LYS	2.28726
USER	6l9d_repx	0	TYRA3L	3	A		TYR	LEU	0.816166
USER	6l9d_repx	0	TYRA3M	3	A		TYR	MET	0.228266
USER	6l9d_repx	0	TYRA3N	3	A		TYR	ASN	2.65929
USER	6l9d_repx	0	TYRA3P	3	A		TYR	PRO	3.90007
USER	6l9d_repx	0	TYRA3Q	3	A		TYR	GLN	2.85609
USER	6l9d_repx	0	TYRA3R	3	A		TYR	ARG	4.08769
USER	6l9d_repx	0	TYRA3S	3	A		TYR	SER	3.24866
USER	6l9d_repx	0	TYRA3T	3	A		TYR	THR	2.85347
USER	6l9d_repx	0	TYRA3V	3	A		TYR	VAL	0.900775
USER	6l9d_repx	0	TYRA3W	3	A		TYR	TRP	-0.833507
USER	6l9d_repx	0	LYSA4A	4	A		LYS	ALA	1.65764
USER	6l9d_repx	0	LYSA4C	4	A		LYS	CYS	1.23526
USER	6l9d_repx	0	LYSA4D	4	A		LYS	ASP	3.06831
USER	6l9d_repx	0	LYSA4E	4	A		LYS	GLU	1.44339
USER	6l9d_repx	0	LYSA4F	4	A		LYS	PHE	0.653399
USER	6l9d_repx	0	LYSA4G	4	A		LYS	GLY	2.53617
USER	6l9d_repx	0	LYSA4H	4	A		LYS	HIS	1.83754
USER	6l9d_repx	0	LYSA4I	4	A		LYS	ILE	-0.247844
USER	6l9d_repx	0	LYSA4L	4	A		LYS	LEU	-0.485839
USER	6l9d_repx	0	LYSA4M	4	A		LYS	MET	0.223259
USER	6l9d_repx	0	LYSA4N	4	A		LYS	ASN	2.15933
USER	6l9d_repx	0	LYSA4P	4	A		LYS	PRO	3.72433
USER	6l9d_repx	0	LYSA4Q	4	A		LYS	GLN	0.682592
USER	6l9d_repx	0	LYSA4R	4	A		LYS	ARG	0.506927
USER	6l9d_repx	0	LYSA4S	4	A		LYS	SER	1.75366
USER	6l9d_repx	0	LYSA4T	4	A		LYS	THR	1.02274
USER	6l9d_repx	0	LYSA4V	4	A		LYS	VAL	0.255487
USER	6l9d_repx	0	LYSA4W	4	A		LYS	TRP	1.18981
USER	6l9d_repx	0	LYSA4Y	4	A		LYS	TYR	0.831195
USER	6l9d_repx	0	LEUA5A	5	A		LEU	ALA	3.56272
USER	6l9d_repx	0	LEUA5C	5	A		LEU	CYS	2.99843
USER	6l9d_repx	0	LEUA5D	5	A		LEU	ASP	5.86999
USER	6l9d_repx	0	LEUA5E	5	A		LEU	GLU	5.58674
USER	6l9d_repx	0	LEUA5F	5	A		LEU	PHE	6.1121
USER	6l9d_repx	0	LEUA5G	5	A		LEU	GLY	5.35037
USER	6l9d_repx	0	LEUA5H	5	A		LEU	HIS	5.36659
USER	6l9d_repx	0	LEUA5I	5	A		LEU	ILE	2.05473
USER	6l9d_repx	0	LEUA5K	5	A		LEU	LYS	3.93888
USER	6l9d_repx	0	LEUA5M	5	A		LEU	MET	0.761445
USER	6l9d_repx	0	LEUA5N	5	A		LEU	ASN	4.57674
USER	6l9d_repx	0	LEUA5P	5	A		LEU	PRO	10.714
USER	6l9d_repx	0	LEUA5Q	5	A		LEU	GLN	3.62895
USER	6l9d_repx	0	LEUA5R	5	A		LEU	ARG	4.39193
USER	6l9d_repx	0	LEUA5S	5	A		LEU	SER	4.95824
USER	6l9d_repx	0	LEUA5T	5	A		LEU	THR	5.34883
USER	6l9d_repx	0	LEUA5V	5	A		LEU	VAL	3.81817
USER	6l9d_repx	0	LEUA5W	5	A		LEU	TRP	14.3586
USER	6l9d_repx	0	LEUA5Y	5	A		LEU	TYR	14.521
USER	6l9d_repx	0	ILEA6A	6	A		ILE	ALA	2.24117
USER	6l9d_repx	0	ILEA6C	6	A		ILE	CYS	1.65789
USER	6l9d_repx	0	ILEA6D	6	A		ILE	ASP	2.10917
USER	6l9d_repx	0	ILEA6E	6	A		ILE	GLU	1.46331
USER	6l9d_repx	0	ILEA6F	6	A		ILE	PHE	0.330525
USER	6l9d_repx	0	ILEA6G	6	A		ILE	GLY	2.921
USER	6l9d_repx	0	ILEA6H	6	A		ILE	HIS	1.36208
USER	6l9d_repx	0	ILEA6K	6	A		ILE	LYS	0.684797
USER	6l9d_repx	0	ILEA6L	6	A		ILE	LEU	0.182787
USER	6l9d_repx	0	ILEA6M	6	A		ILE	MET	0.309484
USER	6l9d_repx	0	ILEA6N	6	A		ILE	ASN	1.83015
USER	6l9d_repx	0	ILEA6P	6	A		ILE	PRO	3.18644
USER	6l9d_repx	0	ILEA6Q	6	A		ILE	GLN	1.33308
USER	6l9d_repx	0	ILEA6R	6	A		ILE	ARG	1.10199
USER	6l9d_repx	0	ILEA6S	6	A		ILE	SER	2.35901
USER	6l9d_repx	0	ILEA6T	6	A		ILE	THR	1.26612
USER	6l9d_repx	0	ILEA6V	6	A		ILE	VAL	0.83953
USER	6l9d_repx	0	ILEA6W	6	A		ILE	TRP	0.759339
USER	6l9d_repx	0	ILEA6Y	6	A		ILE	TYR	0.575414
USER	6l9d_repx	0	LEUA7A	7	A		LEU	ALA	3.84603
USER	6l9d_repx	0	LEUA7C	7	A		LEU	CYS	3.19611
USER	6l9d_repx	0	LEUA7D	7	A		LEU	ASP	6.20285
USER	6l9d_repx	0	LEUA7E	7	A		LEU	GLU	4.54933
USER	6l9d_repx	0	LEUA7F	7	A		LEU	PHE	11.955
USER	6l9d_repx	0	LEUA7G	7	A		LEU	GLY	5.43591
USER	6l9d_repx	0	LEUA7H	7	A		LEU	HIS	9.11926
USER	6l9d_repx	0	LEUA7I	7	A		LEU	ILE	0.924972
USER	6l9d_repx	0	LEUA7K	7	A		LEU	LYS	2.91054
USER	6l9d_repx	0	LEUA7M	7	A		LEU	MET	0.0150222
USER	6l9d_repx	0	LEUA7N	7	A		LEU	ASN	4.16209
USER	6l9d_repx	0	LEUA7P	7	A		LEU	PRO	5.80073
USER	6l9d_repx	0	LEUA7Q	7	A		LEU	GLN	3.6072
USER	6l9d_repx	0	LEUA7R	7	A		LEU	ARG	3.01764
USER	6l9d_repx	0	LEUA7S	7	A		LEU	SER	4.93521
USER	6l9d_repx	0	LEUA7T	7	A		LEU	THR	3.1308
USER	6l9d_repx	0	LEUA7V	7	A		LEU	VAL	0.970928
USER	6l9d_repx	0	LEUA7W	7	A		LEU	TRP	12.9442
USER	6l9d_repx	0	LEUA7Y	7	A		LEU	TYR	12.9204
USER	6l9d_repx	0	ASNA8A	8	A		ASN	ALA	0.774435
USER	6l9d_repx	0	ASNA8C	8	A		ASN	CYS	0.196993
USER	6l9d_repx	0	ASNA8D	8	A		ASN	ASP	0.846529
USER	6l9d_repx	0	ASNA8E	8	A		ASN	GLU	-0.197499
USER	6l9d_repx	0	ASNA8F	8	A		ASN	PHE	-0.587783
USER	6l9d_repx	0	ASNA8G	8	A		ASN	GLY	1.67563
USER	6l9d_repx	0	ASNA8H	8	A		ASN	HIS	-0.0830848
USER	6l9d_repx	0	ASNA8I	8	A		ASN	ILE	-1.03852
USER	6l9d_repx	0	ASNA8K	8	A		ASN	LYS	-0.610922
USER	6l9d_repx	0	ASNA8L	8	A		ASN	LEU	-0.887329
USER	6l9d_repx	0	ASNA8M	8	A		ASN	MET	-1.20644
USER	6l9d_repx	0	ASNA8P	8	A		ASN	PRO	2.71562
USER	6l9d_repx	0	ASNA8Q	8	A		ASN	GLN	-0.137702
USER	6l9d_repx	0	ASNA8R	8	A		ASN	ARG	-0.544062
USER	6l9d_repx	0	ASNA8S	8	A		ASN	SER	0.675724
USER	6l9d_repx	0	ASNA8T	8	A		ASN	THR	0.254329
USER	6l9d_repx	0	ASNA8V	8	A		ASN	VAL	-0.0845098
USER	6l9d_repx	0	ASNA8W	8	A		ASN	TRP	0.312468
USER	6l9d_repx	0	ASNA8Y	8	A		ASN	TYR	-0.665614
USER	6l9d_repx	0	GLYA9A	9	A		GLY	ALA	-0.471407
USER	6l9d_repx	0	GLYA9C	9	A		GLY	CYS	-0.0359566
USER	6l9d_repx	0	GLYA9D	9	A		GLY	ASP	1.91585
USER	6l9d_repx	0	GLYA9E	9	A		GLY	GLU	1.77004
USER	6l9d_repx	0	GLYA9F	9	A		GLY	PHE	-1.14051
USER	6l9d_repx	0	GLYA9H	9	A		GLY	HIS	0.463932
USER	6l9d_repx	0	GLYA9I	9	A		GLY	ILE	3.66291
USER	6l9d_repx	0	GLYA9K	9	A		GLY	LYS	-0.303023
USER	6l9d_repx	0	GLYA9L	9	A		GLY	LEU	-1.40976
USER	6l9d_repx	0	GLYA9M	9	A		GLY	MET	-0.873396
USER	6l9d_repx	0	GLYA9N	9	A		GLY	ASN	0.495746
USER	6l9d_repx	0	GLYA9P	9	A		GLY	PRO	2.21611
USER	6l9d_repx	0	GLYA9Q	9	A		GLY	GLN	0.48291
USER	6l9d_repx	0	GLYA9R	9	A		GLY	ARG	-0.433622
USER	6l9d_repx	0	GLYA9S	9	A		GLY	SER	1.35616
USER	6l9d_repx	0	GLYA9T	9	A		GLY	THR	2.43644
USER	6l9d_repx	0	GLYA9V	9	A		GLY	VAL	0.629965
USER	6l9d_repx	0	GLYA9W	9	A		GLY	TRP	-0.87883
USER	6l9d_repx	0	GLYA9Y	9	A		GLY	TYR	-0.796172
USER	6l9d_repx	0	SERA11A	11	A		SER	ALA	-0.0469626
USER	6l9d_repx	0	SERA11C	11	A		SER	CYS	-0.0605051
USER	6l9d_repx	0	SERA11D	11	A		SER	ASP	0.00124943
USER	6l9d_repx	0	SERA11E	11	A		SER	GLU	-0.0124724
USER	6l9d_repx	0	SERA11F	11	A		SER	PHE	-0.601421
USER	6l9d_repx	0	SERA11G	11	A		SER	GLY	-0.0756103
USER	6l9d_repx	0	SERA11H	11	A		SER	HIS	-0.114914
USER	6l9d_repx	0	SERA11I	11	A		SER	ILE	-0.124151
USER	6l9d_repx	0	SERA11K	11	A		SER	LYS	-0.304883
USER	6l9d_repx	0	SERA11L	11	A		SER	LEU	-0.123849
USER	6l9d_repx	0	SERA11M	11	A		SER	MET	-0.352803
USER	6l9d_repx	0	SERA11N	11	A		SER	ASN	-0.0718981
USER	6l9d_repx	0	SERA11P	11	A		SER	PRO	-0.0297691
USER	6l9d_repx	0	SERA11Q	11	A		SER	GLN	-0.113914
USER	6l9d_repx	0	SERA11R	11	A		SER	ARG	-0.382235
USER	6l9d_repx	0	SERA11T	11	A		SER	THR	-0.0163589
USER	6l9d_repx	0	SERA11V	11	A		SER	VAL	-0.0103016
USER	6l9d_repx	0	SERA11W	11	A		SER	TRP	-0.768542
USER	6l9d_repx	0	SERA11Y	11	A		SER	TYR	-0.565528
USER	6l9d_repx	0	LEUA12A	12	A		LEU	ALA	1.00194
USER	6l9d_repx	0	LEUA12C	12	A		LEU	CYS	0.786021
USER	6l9d_repx	0	LEUA12D	12	A		LEU	ASP	1.09429
USER	6l9d_repx	0	LEUA12E	12	A		LEU	GLU	0.890099
USER	6l9d_repx	0	LEUA12F	12	A		LEU	PHE	-0.567875
USER	6l9d_repx	0	LEUA12G	12	A		LEU	GLY	1.62629
USER	6l9d_repx	0	LEUA12H	12	A		LEU	HIS	0.975489
USER	6l9d_repx	0	LEUA12I	12	A		LEU	ILE	0.290492
USER	6l9d_repx	0	LEUA12K	12	A		LEU	LYS	-0.77545
USER	6l9d_repx	0	LEUA12M	12	A		LEU	MET	-0.630954
USER	6l9d_repx	0	LEUA12N	12	A		LEU	ASN	0.860414
USER	6l9d_repx	0	LEUA12P	12	A		LEU	PRO	1.83686
USER	6l9d_repx	0	LEUA12Q	12	A		LEU	GLN	0.61714
USER	6l9d_repx	0	LEUA12R	12	A		LEU	ARG	-0.21397
USER	6l9d_repx	0	LEUA12S	12	A		LEU	SER	1.05972
USER	6l9d_repx	0	LEUA12T	12	A		LEU	THR	0.584196
USER	6l9d_repx	0	LEUA12V	12	A		LEU	VAL	0.625971
USER	6l9d_repx	0	LEUA12W	12	A		LEU	TRP	0.681511
USER	6l9d_repx	0	LEUA12Y	12	A		LEU	TYR	-0.162902
USER	6l9d_repx	0	LYSA13A	13	A		LYS	ALA	1.49627
USER	6l9d_repx	0	LYSA13C	13	A		LYS	CYS	0.648099
USER	6l9d_repx	0	LYSA13D	13	A		LYS	ASP	2.13571
USER	6l9d_repx	0	LYSA13E	13	A		LYS	GLU	0.27173
USER	6l9d_repx	0	LYSA13F	13	A		LYS	PHE	0.697066
USER	6l9d_repx	0	LYSA13G	13	A		LYS	GLY	1.81619
USER	6l9d_repx	0	LYSA13H	13	A		LYS	HIS	1.14297
USER	6l9d_repx	0	LYSA13I	13	A		LYS	ILE	0.569992
USER	6l9d_repx	0	LYSA13L	13	A		LYS	LEU	-0.226702
USER	6l9d_repx	0	LYSA13M	13	A		LYS	MET	0.221927
USER	6l9d_repx	0	LYSA13N	13	A		LYS	ASN	1.74377
USER	6l9d_repx	0	LYSA13P	13	A		LYS	PRO	3.1054
USER	6l9d_repx	0	LYSA13Q	13	A		LYS	GLN	0.575213
USER	6l9d_repx	0	LYSA13R	13	A		LYS	ARG	-0.651024
USER	6l9d_repx	0	LYSA13S	13	A		LYS	SER	0.437202
USER	6l9d_repx	0	LYSA13T	13	A		LYS	THR	0.799271
USER	6l9d_repx	0	LYSA13V	13	A		LYS	VAL	0.809842
USER	6l9d_repx	0	LYSA13W	13	A		LYS	TRP	1.36388
USER	6l9d_repx	0	LYSA13Y	13	A		LYS	TYR	0.951905
USER	6l9d_repx	0	GLYA14A	14	A		GLY	ALA	-0.666912
USER	6l9d_repx	0	GLYA14C	14	A		GLY	CYS	-1.16142
USER	6l9d_repx	0	GLYA14D	14	A		GLY	ASP	0.597296
USER	6l9d_repx	0	GLYA14E	14	A		GLY	GLU	-0.868643
USER	6l9d_repx	0	GLYA14F	14	A		GLY	PHE	-2.54739
USER	6l9d_repx	0	GLYA14H	14	A		GLY	HIS	-1.14239
USER	6l9d_repx	0	GLYA14I	14	A		GLY	ILE	-2.3172
USER	6l9d_repx	0	GLYA14K	14	A		GLY	LYS	-2.40446
USER	6l9d_repx	0	GLYA14L	14	A		GLY	LEU	-2.69934
USER	6l9d_repx	0	GLYA14M	14	A		GLY	MET	-2.8659
USER	6l9d_repx	0	GLYA14N	14	A		GLY	ASN	-0.0957255
USER	6l9d_repx	0	GLYA14P	14	A		GLY	PRO	3.175
USER	6l9d_repx	0	GLYA14Q	14	A		GLY	GLN	-1.42388
USER	6l9d_repx	0	GLYA14R	14	A		GLY	ARG	-3.01471
USER	6l9d_repx	0	GLYA14S	14	A		GLY	SER	-0.0639921
USER	6l9d_repx	0	GLYA14T	14	A		GLY	THR	0.994178
USER	6l9d_repx	0	GLYA14V	14	A		GLY	VAL	-1.37649
USER	6l9d_repx	0	GLYA14W	14	A		GLY	TRP	-1.6462
USER	6l9d_repx	0	GLYA14Y	14	A		GLY	TYR	-2.44009
USER	6l9d_repx	0	GLUA15A	15	A		GLU	ALA	0.826712
USER	6l9d_repx	0	GLUA15C	15	A		GLU	CYS	0.28588
USER	6l9d_repx	0	GLUA15D	15	A		GLU	ASP	0.694072
USER	6l9d_repx	0	GLUA15F	15	A		GLU	PHE	-1.35116
USER	6l9d_repx	0	GLUA15G	15	A		GLU	GLY	2.61934
USER	6l9d_repx	0	GLUA15H	15	A		GLU	HIS	-0.273325
USER	6l9d_repx	0	GLUA15I	15	A		GLU	ILE	-0.242594
USER	6l9d_repx	0	GLUA15K	15	A		GLU	LYS	-0.3886
USER	6l9d_repx	0	GLUA15L	15	A		GLU	LEU	-0.540428
USER	6l9d_repx	0	GLUA15M	15	A		GLU	MET	-0.773586
USER	6l9d_repx	0	GLUA15N	15	A		GLU	ASN	0.0846452
USER	6l9d_repx	0	GLUA15P	15	A		GLU	PRO	2.30395
USER	6l9d_repx	0	GLUA15Q	15	A		GLU	GLN	0.0359972
USER	6l9d_repx	0	GLUA15R	15	A		GLU	ARG	-0.162085
USER	6l9d_repx	0	GLUA15S	15	A		GLU	SER	0.762118
USER	6l9d_repx	0	GLUA15T	15	A		GLU	THR	0.405475
USER	6l9d_repx	0	GLUA15V	15	A		GLU	VAL	0.232765
USER	6l9d_repx	0	GLUA15W	15	A		GLU	TRP	-0.596973
USER	6l9d_repx	0	GLUA15Y	15	A		GLU	TYR	-0.891204
USER	6l9d_repx	0	THRA16A	16	A		THR	ALA	0.693406
USER	6l9d_repx	0	THRA16C	16	A		THR	CYS	-0.532192
USER	6l9d_repx	0	THRA16D	16	A		THR	ASP	1.02072
USER	6l9d_repx	0	THRA16E	16	A		THR	GLU	0.689518
USER	6l9d_repx	0	THRA16F	16	A		THR	PHE	0.70554
USER	6l9d_repx	0	THRA16G	16	A		THR	GLY	1.39452
USER	6l9d_repx	0	THRA16H	16	A		THR	HIS	0.913396
USER	6l9d_repx	0	THRA16I	16	A		THR	ILE	-0.804501
USER	6l9d_repx	0	THRA16K	16	A		THR	LYS	0.272423
USER	6l9d_repx	0	THRA16L	16	A		THR	LEU	0.764244
USER	6l9d_repx	0	THRA16M	16	A		THR	MET	-0.170517
USER	6l9d_repx	0	THRA16N	16	A		THR	ASN	0.805497
USER	6l9d_repx	0	THRA16P	16	A		THR	PRO	2.30484
USER	6l9d_repx	0	THRA16Q	16	A		THR	GLN	0.672788
USER	6l9d_repx	0	THRA16R	16	A		THR	ARG	0.362181
USER	6l9d_repx	0	THRA16S	16	A		THR	SER	0.921455
USER	6l9d_repx	0	THRA16V	16	A		THR	VAL	-0.37845
USER	6l9d_repx	0	THRA16W	16	A		THR	TRP	0.389621
USER	6l9d_repx	0	THRA16Y	16	A		THR	TYR	0.43727
USER	6l9d_repx	0	THRA17A	17	A		THR	ALA	0.52182
USER	6l9d_repx	0	THRA17C	17	A		THR	CYS	-0.116782
USER	6l9d_repx	0	THRA17D	17	A		THR	ASP	1.32856
USER	6l9d_repx	0	THRA17E	17	A		THR	GLU	0.216408
USER	6l9d_repx	0	THRA17F	17	A		THR	PHE	-0.344146
USER	6l9d_repx	0	THRA17G	17	A		THR	GLY	1.1483
USER	6l9d_repx	0	THRA17H	17	A		THR	HIS	0.620444
USER	6l9d_repx	0	THRA17I	17	A		THR	ILE	0.140227
USER	6l9d_repx	0	THRA17K	17	A		THR	LYS	-0.658353
USER	6l9d_repx	0	THRA17L	17	A		THR	LEU	-0.196541
USER	6l9d_repx	0	THRA17M	17	A		THR	MET	-0.618845
USER	6l9d_repx	0	THRA17N	17	A		THR	ASN	0.196889
USER	6l9d_repx	0	THRA17P	17	A		THR	PRO	2.16361
USER	6l9d_repx	0	THRA17Q	17	A		THR	GLN	0.236075
USER	6l9d_repx	0	THRA17R	17	A		THR	ARG	-0.231752
USER	6l9d_repx	0	THRA17S	17	A		THR	SER	-0.113643
USER	6l9d_repx	0	THRA17V	17	A		THR	VAL	0.192947
USER	6l9d_repx	0	THRA17W	17	A		THR	TRP	0.656624
USER	6l9d_repx	0	THRA17Y	17	A		THR	TYR	-0.267649
USER	6l9d_repx	0	THRA18A	18	A		THR	ALA	0.224638
USER	6l9d_repx	0	THRA18C	18	A		THR	CYS	0.000270504
USER	6l9d_repx	0	THRA18D	18	A		THR	ASP	1.26219
USER	6l9d_repx	0	THRA18E	18	A		THR	GLU	0.49227
USER	6l9d_repx	0	THRA18F	18	A		THR	PHE	-0.88927
USER	6l9d_repx	0	THRA18G	18	A		THR	GLY	0.930514
USER	6l9d_repx	0	THRA18H	18	A		THR	HIS	0.25142
USER	6l9d_repx	0	THRA18I	18	A		THR	ILE	-0.622425
USER	6l9d_repx	0	THRA18K	18	A		THR	LYS	-0.280535
USER	6l9d_repx	0	THRA18L	18	A		THR	LEU	-1.12126
USER	6l9d_repx	0	THRA18M	18	A		THR	MET	-0.309865
USER	6l9d_repx	0	THRA18N	18	A		THR	ASN	0.821845
USER	6l9d_repx	0	THRA18P	18	A		THR	PRO	5.96542
USER	6l9d_repx	0	THRA18Q	18	A		THR	GLN	0.198069
USER	6l9d_repx	0	THRA18R	18	A		THR	ARG	-0.365848
USER	6l9d_repx	0	THRA18S	18	A		THR	SER	0.570718
USER	6l9d_repx	0	THRA18V	18	A		THR	VAL	-0.736203
USER	6l9d_repx	0	THRA18W	18	A		THR	TRP	0.243622
USER	6l9d_repx	0	THRA18Y	18	A		THR	TYR	-0.809218
USER	6l9d_repx	0	GLUA19A	19	A		GLU	ALA	0.716269
USER	6l9d_repx	0	GLUA19C	19	A		GLU	CYS	0.563857
USER	6l9d_repx	0	GLUA19D	19	A		GLU	ASP	0.125552
USER	6l9d_repx	0	GLUA19F	19	A		GLU	PHE	-0.0769528
USER	6l9d_repx	0	GLUA19G	19	A		GLU	GLY	0.77885
USER	6l9d_repx	0	GLUA19H	19	A		GLU	HIS	0.719731
USER	6l9d_repx	0	GLUA19I	19	A		GLU	ILE	0.226632
USER	6l9d_repx	0	GLUA19K	19	A		GLU	LYS	-0.0305671
USER	6l9d_repx	0	GLUA19L	19	A		GLU	LEU	0.249919
USER	6l9d_repx	0	GLUA19M	19	A		GLU	MET	0.360178
USER	6l9d_repx	0	GLUA19N	19	A		GLU	ASN	0.694432
USER	6l9d_repx	0	GLUA19P	19	A		GLU	PRO	0.313388
USER	6l9d_repx	0	GLUA19Q	19	A		GLU	GLN	0.402092
USER	6l9d_repx	0	GLUA19R	19	A		GLU	ARG	0.630303
USER	6l9d_repx	0	GLUA19S	19	A		GLU	SER	0.833498
USER	6l9d_repx	0	GLUA19T	19	A		GLU	THR	0.514393
USER	6l9d_repx	0	GLUA19V	19	A		GLU	VAL	0.557406
USER	6l9d_repx	0	GLUA19W	19	A		GLU	TRP	0.425835
USER	6l9d_repx	0	GLUA19Y	19	A		GLU	TYR	0.227267
USER	6l9d_repx	0	ALAA20C	20	A		ALA	CYS	0.737255
USER	6l9d_repx	0	ALAA20D	20	A		ALA	ASP	3.18507
USER	6l9d_repx	0	ALAA20E	20	A		ALA	GLU	2.31408
USER	6l9d_repx	0	ALAA20F	20	A		ALA	PHE	9.97929
USER	6l9d_repx	0	ALAA20G	20	A		ALA	GLY	1.16898
USER	6l9d_repx	0	ALAA20H	20	A		ALA	HIS	6.93021
USER	6l9d_repx	0	ALAA20I	20	A		ALA	ILE	3.93169
USER	6l9d_repx	0	ALAA20K	20	A		ALA	LYS	2.19771
USER	6l9d_repx	0	ALAA20L	20	A		ALA	LEU	3.17486
USER	6l9d_repx	0	ALAA20M	20	A		ALA	MET	1.0157
USER	6l9d_repx	0	ALAA20N	20	A		ALA	ASN	2.43314
USER	6l9d_repx	0	ALAA20P	20	A		ALA	PRO	4.91596
USER	6l9d_repx	0	ALAA20Q	20	A		ALA	GLN	2.02221
USER	6l9d_repx	0	ALAA20R	20	A		ALA	ARG	2.35824
USER	6l9d_repx	0	ALAA20S	20	A		ALA	SER	1.40229
USER	6l9d_repx	0	ALAA20T	20	A		ALA	THR	1.18312
USER	6l9d_repx	0	ALAA20V	20	A		ALA	VAL	1.28437
USER	6l9d_repx	0	ALAA20W	20	A		ALA	TRP	8.64491
USER	6l9d_repx	0	ALAA20Y	20	A		ALA	TYR	12.168
USER	6l9d_repx	0	VALA21A	21	A		VAL	ALA	-0.280077
USER	6l9d_repx	0	VALA21C	21	A		VAL	CYS	-0.217812
USER	6l9d_repx	0	VALA21D	21	A		VAL	ASP	-0.0619922
USER	6l9d_repx	0	VALA21E	21	A		VAL	GLU	-0.112351
USER	6l9d_repx	0	VALA21F	21	A		VAL	PHE	0.0552329
USER	6l9d_repx	0	VALA21G	21	A		VAL	GLY	0.117569
USER	6l9d_repx	0	VALA21H	21	A		VAL	HIS	0.149892
USER	6l9d_repx	0	VALA21I	21	A		VAL	ILE	-0.189381
USER	6l9d_repx	0	VALA21K	21	A		VAL	LYS	-0.473324
USER	6l9d_repx	0	VALA21L	21	A		VAL	LEU	-0.47022
USER	6l9d_repx	0	VALA21M	21	A		VAL	MET	-0.0188366
USER	6l9d_repx	0	VALA21N	21	A		VAL	ASN	0.0929368
USER	6l9d_repx	0	VALA21P	21	A		VAL	PRO	-1.42976
USER	6l9d_repx	0	VALA21Q	21	A		VAL	GLN	-0.17511
USER	6l9d_repx	0	VALA21R	21	A		VAL	ARG	-0.493652
USER	6l9d_repx	0	VALA21S	21	A		VAL	SER	0.193885
USER	6l9d_repx	0	VALA21T	21	A		VAL	THR	-0.882087
USER	6l9d_repx	0	VALA21W	21	A		VAL	TRP	-0.12325
USER	6l9d_repx	0	VALA21Y	21	A		VAL	TYR	0.0209657
USER	6l9d_repx	0	ASPA22A	22	A		ASP	ALA	4.58954
USER	6l9d_repx	0	ASPA22C	22	A		ASP	CYS	5.19247
USER	6l9d_repx	0	ASPA22E	22	A		ASP	GLU	3.21499
USER	6l9d_repx	0	ASPA22F	22	A		ASP	PHE	5.64844
USER	6l9d_repx	0	ASPA22G	22	A		ASP	GLY	5.50653
USER	6l9d_repx	0	ASPA22H	22	A		ASP	HIS	6.38399
USER	6l9d_repx	0	ASPA22I	22	A		ASP	ILE	7.41835
USER	6l9d_repx	0	ASPA22K	22	A		ASP	LYS	5.41658
USER	6l9d_repx	0	ASPA22L	22	A		ASP	LEU	5.21567
USER	6l9d_repx	0	ASPA22M	22	A		ASP	MET	5.20166
USER	6l9d_repx	0	ASPA22N	22	A		ASP	ASN	3.11736
USER	6l9d_repx	0	ASPA22P	22	A		ASP	PRO	8.9243
USER	6l9d_repx	0	ASPA22Q	22	A		ASP	GLN	4.53973
USER	6l9d_repx	0	ASPA22R	22	A		ASP	ARG	5.8947
USER	6l9d_repx	0	ASPA22S	22	A		ASP	SER	4.24729
USER	6l9d_repx	0	ASPA22T	22	A		ASP	THR	5.57113
USER	6l9d_repx	0	ASPA22V	22	A		ASP	VAL	6.76591
USER	6l9d_repx	0	ASPA22W	22	A		ASP	TRP	4.52039
USER	6l9d_repx	0	ASPA22Y	22	A		ASP	TYR	5.3942
USER	6l9d_repx	0	ALAA23C	23	A		ALA	CYS	-0.172307
USER	6l9d_repx	0	ALAA23D	23	A		ALA	ASP	0.874494
USER	6l9d_repx	0	ALAA23E	23	A		ALA	GLU	0.346236
USER	6l9d_repx	0	ALAA23F	23	A		ALA	PHE	-0.326885
USER	6l9d_repx	0	ALAA23G	23	A		ALA	GLY	1.32043
USER	6l9d_repx	0	ALAA23H	23	A		ALA	HIS	0.855071
USER	6l9d_repx	0	ALAA23I	23	A		ALA	ILE	-0.174056
USER	6l9d_repx	0	ALAA23K	23	A		ALA	LYS	-0.42136
USER	6l9d_repx	0	ALAA23L	23	A		ALA	LEU	-0.758728
USER	6l9d_repx	0	ALAA23M	23	A		ALA	MET	-1.02668
USER	6l9d_repx	0	ALAA23N	23	A		ALA	ASN	0.360637
USER	6l9d_repx	0	ALAA23P	23	A		ALA	PRO	-0.836217
USER	6l9d_repx	0	ALAA23Q	23	A		ALA	GLN	0.116911
USER	6l9d_repx	0	ALAA23R	23	A		ALA	ARG	-0.0755088
USER	6l9d_repx	0	ALAA23S	23	A		ALA	SER	0.304786
USER	6l9d_repx	0	ALAA23T	23	A		ALA	THR	0.0917869
USER	6l9d_repx	0	ALAA23V	23	A		ALA	VAL	0.642268
USER	6l9d_repx	0	ALAA23W	23	A		ALA	TRP	-0.420871
USER	6l9d_repx	0	ALAA23Y	23	A		ALA	TYR	-0.22881
USER	6l9d_repx	0	ALAA24C	24	A		ALA	CYS	0.651384
USER	6l9d_repx	0	ALAA24D	24	A		ALA	ASP	0.0574717
USER	6l9d_repx	0	ALAA24E	24	A		ALA	GLU	0.0768559
USER	6l9d_repx	0	ALAA24F	24	A		ALA	PHE	0.107152
USER	6l9d_repx	0	ALAA24G	24	A		ALA	GLY	0.519889
USER	6l9d_repx	0	ALAA24H	24	A		ALA	HIS	0.472209
USER	6l9d_repx	0	ALAA24I	24	A		ALA	ILE	0.523884
USER	6l9d_repx	0	ALAA24K	24	A		ALA	LYS	0.13459
USER	6l9d_repx	0	ALAA24L	24	A		ALA	LEU	0.370856
USER	6l9d_repx	0	ALAA24M	24	A		ALA	MET	-0.0333029
USER	6l9d_repx	0	ALAA24N	24	A		ALA	ASN	0.473855
USER	6l9d_repx	0	ALAA24P	24	A		ALA	PRO	-0.913434
USER	6l9d_repx	0	ALAA24Q	24	A		ALA	GLN	-0.351203
USER	6l9d_repx	0	ALAA24R	24	A		ALA	ARG	0.0261514
USER	6l9d_repx	0	ALAA24S	24	A		ALA	SER	0.405153
USER	6l9d_repx	0	ALAA24T	24	A		ALA	THR	0.445785
USER	6l9d_repx	0	ALAA24V	24	A		ALA	VAL	0.673175
USER	6l9d_repx	0	ALAA24W	24	A		ALA	TRP	-0.133107
USER	6l9d_repx	0	ALAA24Y	24	A		ALA	TYR	0.211278
USER	6l9d_repx	0	THRA25A	25	A		THR	ALA	0.707515
USER	6l9d_repx	0	THRA25C	25	A		THR	CYS	1.19603
USER	6l9d_repx	0	THRA25D	25	A		THR	ASP	0.830865
USER	6l9d_repx	0	THRA25E	25	A		THR	GLU	0.864582
USER	6l9d_repx	0	THRA25F	25	A		THR	PHE	0.287884
USER	6l9d_repx	0	THRA25G	25	A		THR	GLY	1.61855
USER	6l9d_repx	0	THRA25H	25	A		THR	HIS	0.0965337
USER	6l9d_repx	0	THRA25I	25	A		THR	ILE	0.347647
USER	6l9d_repx	0	THRA25K	25	A		THR	LYS	0.351959
USER	6l9d_repx	0	THRA25L	25	A		THR	LEU	0.319594
USER	6l9d_repx	0	THRA25M	25	A		THR	MET	0.0288976
USER	6l9d_repx	0	THRA25N	25	A		THR	ASN	0.180694
USER	6l9d_repx	0	THRA25P	25	A		THR	PRO	1.88901
USER	6l9d_repx	0	THRA25Q	25	A		THR	GLN	0.0949517
USER	6l9d_repx	0	THRA25R	25	A		THR	ARG	0.829821
USER	6l9d_repx	0	THRA25S	25	A		THR	SER	0.355855
USER	6l9d_repx	0	THRA25V	25	A		THR	VAL	0.922994
USER	6l9d_repx	0	THRA25W	25	A		THR	TRP	0.31086
USER	6l9d_repx	0	THRA25Y	25	A		THR	TYR	0.44409
USER	6l9d_repx	0	ALAA26C	26	A		ALA	CYS	3.8095
USER	6l9d_repx	0	ALAA26D	26	A		ALA	ASP	7.04348
USER	6l9d_repx	0	ALAA26E	26	A		ALA	GLU	13.5542
USER	6l9d_repx	0	ALAA26F	26	A		ALA	PHE	26.4134
USER	6l9d_repx	0	ALAA26G	26	A		ALA	GLY	1.88608
USER	6l9d_repx	0	ALAA26H	26	A		ALA	HIS	24.345
USER	6l9d_repx	0	ALAA26I	26	A		ALA	ILE	7.22353
USER	6l9d_repx	0	ALAA26K	26	A		ALA	LYS	15.8124
USER	6l9d_repx	0	ALAA26L	26	A		ALA	LEU	6.86487
USER	6l9d_repx	0	ALAA26M	26	A		ALA	MET	8.26693
USER	6l9d_repx	0	ALAA26N	26	A		ALA	ASN	8.33024
USER	6l9d_repx	0	ALAA26P	26	A		ALA	PRO	5.57937
USER	6l9d_repx	0	ALAA26Q	26	A		ALA	GLN	11.4754
USER	6l9d_repx	0	ALAA26R	26	A		ALA	ARG	18.5242
USER	6l9d_repx	0	ALAA26S	26	A		ALA	SER	0.98557
USER	6l9d_repx	0	ALAA26T	26	A		ALA	THR	5.22728
USER	6l9d_repx	0	ALAA26V	26	A		ALA	VAL	5.11503
USER	6l9d_repx	0	ALAA26W	26	A		ALA	TRP	38.5626
USER	6l9d_repx	0	ALAA26Y	26	A		ALA	TYR	36.2777
USER	6l9d_repx	0	GLUA27A	27	A		GLU	ALA	0.560306
USER	6l9d_repx	0	GLUA27C	27	A		GLU	CYS	1.10325
USER	6l9d_repx	0	GLUA27D	27	A		GLU	ASP	1.56553
USER	6l9d_repx	0	GLUA27F	27	A		GLU	PHE	-0.14512
USER	6l9d_repx	0	GLUA27G	27	A		GLU	GLY	1.80377
USER	6l9d_repx	0	GLUA27H	27	A		GLU	HIS	0.844718
USER	6l9d_repx	0	GLUA27I	27	A		GLU	ILE	1.48272
USER	6l9d_repx	0	GLUA27K	27	A		GLU	LYS	0.102954
USER	6l9d_repx	0	GLUA27L	27	A		GLU	LEU	-0.701197
USER	6l9d_repx	0	GLUA27M	27	A		GLU	MET	-1.33569
USER	6l9d_repx	0	GLUA27N	27	A		GLU	ASN	1.49584
USER	6l9d_repx	0	GLUA27P	27	A		GLU	PRO	7.84667
USER	6l9d_repx	0	GLUA27Q	27	A		GLU	GLN	0.416288
USER	6l9d_repx	0	GLUA27R	27	A		GLU	ARG	0.501705
USER	6l9d_repx	0	GLUA27S	27	A		GLU	SER	0.834173
USER	6l9d_repx	0	GLUA27T	27	A		GLU	THR	3.26504
USER	6l9d_repx	0	GLUA27V	27	A		GLU	VAL	1.86925
USER	6l9d_repx	0	GLUA27W	27	A		GLU	TRP	-0.0940068
USER	6l9d_repx	0	GLUA27Y	27	A		GLU	TYR	0.62437
USER	6l9d_repx	0	LYSA28A	28	A		LYS	ALA	-0.0197351
USER	6l9d_repx	0	LYSA28C	28	A		LYS	CYS	0.796601
USER	6l9d_repx	0	LYSA28D	28	A		LYS	ASP	0.522985
USER	6l9d_repx	0	LYSA28E	28	A		LYS	GLU	0.108211
USER	6l9d_repx	0	LYSA28F	28	A		LYS	PHE	-0.216301
USER	6l9d_repx	0	LYSA28G	28	A		LYS	GLY	0.902255
USER	6l9d_repx	0	LYSA28H	28	A		LYS	HIS	0.25268
USER	6l9d_repx	0	LYSA28I	28	A		LYS	ILE	0.0225903
USER	6l9d_repx	0	LYSA28L	28	A		LYS	LEU	-0.182308
USER	6l9d_repx	0	LYSA28M	28	A		LYS	MET	-0.685053
USER	6l9d_repx	0	LYSA28N	28	A		LYS	ASN	0.0748683
USER	6l9d_repx	0	LYSA28P	28	A		LYS	PRO	1.83609
USER	6l9d_repx	0	LYSA28Q	28	A		LYS	GLN	-0.187099
USER	6l9d_repx	0	LYSA28R	28	A		LYS	ARG	-0.209976
USER	6l9d_repx	0	LYSA28S	28	A		LYS	SER	0.0146946
USER	6l9d_repx	0	LYSA28T	28	A		LYS	THR	-0.0030401
USER	6l9d_repx	0	LYSA28V	28	A		LYS	VAL	0.467861
USER	6l9d_repx	0	LYSA28W	28	A		LYS	TRP	-0.275489
USER	6l9d_repx	0	LYSA28Y	28	A		LYS	TYR	-0.152206
USER	6l9d_repx	0	VALA29A	29	A		VAL	ALA	0.058558
USER	6l9d_repx	0	VALA29C	29	A		VAL	CYS	0.602943
USER	6l9d_repx	0	VALA29D	29	A		VAL	ASP	0.490712
USER	6l9d_repx	0	VALA29E	29	A		VAL	GLU	-0.00467045
USER	6l9d_repx	0	VALA29F	29	A		VAL	PHE	-0.644943
USER	6l9d_repx	0	VALA29G	29	A		VAL	GLY	1.04
USER	6l9d_repx	0	VALA29H	29	A		VAL	HIS	0.0255667
USER	6l9d_repx	0	VALA29I	29	A		VAL	ILE	-0.896606
USER	6l9d_repx	0	VALA29K	29	A		VAL	LYS	-0.886361
USER	6l9d_repx	0	VALA29L	29	A		VAL	LEU	-0.851609
USER	6l9d_repx	0	VALA29M	29	A		VAL	MET	-1.1208
USER	6l9d_repx	0	VALA29N	29	A		VAL	ASN	0.222635
USER	6l9d_repx	0	VALA29P	29	A		VAL	PRO	1.58111
USER	6l9d_repx	0	VALA29Q	29	A		VAL	GLN	-0.254274
USER	6l9d_repx	0	VALA29R	29	A		VAL	ARG	-0.643138
USER	6l9d_repx	0	VALA29S	29	A		VAL	SER	0.302055
USER	6l9d_repx	0	VALA29T	29	A		VAL	THR	-0.236726
USER	6l9d_repx	0	VALA29W	29	A		VAL	TRP	-0.378606
USER	6l9d_repx	0	VALA29Y	29	A		VAL	TYR	-0.636883
USER	6l9d_repx	0	PHEA30A	30	A		PHE	ALA	3.09295
USER	6l9d_repx	0	PHEA30C	30	A		PHE	CYS	3.42624
USER	6l9d_repx	0	PHEA30D	30	A		PHE	ASP	5.54569
USER	6l9d_repx	0	PHEA30E	30	A		PHE	GLU	5.48317
USER	6l9d_repx	0	PHEA30G	30	A		PHE	GLY	5.1545
USER	6l9d_repx	0	PHEA30H	30	A		PHE	HIS	3.66941
USER	6l9d_repx	0	PHEA30I	30	A		PHE	ILE	3.22339
USER	6l9d_repx	0	PHEA30K	30	A		PHE	LYS	4.05492
USER	6l9d_repx	0	PHEA30L	30	A		PHE	LEU	0.953556
USER	6l9d_repx	0	PHEA30M	30	A		PHE	MET	0.745353
USER	6l9d_repx	0	PHEA30N	30	A		PHE	ASN	4.38913
USER	6l9d_repx	0	PHEA30P	30	A		PHE	PRO	6.70881
USER	6l9d_repx	0	PHEA30Q	30	A		PHE	GLN	4.19328
USER	6l9d_repx	0	PHEA30R	30	A		PHE	ARG	5.06378
USER	6l9d_repx	0	PHEA30S	30	A		PHE	SER	3.6572
USER	6l9d_repx	0	PHEA30T	30	A		PHE	THR	3.67416
USER	6l9d_repx	0	PHEA30V	30	A		PHE	VAL	4.95414
USER	6l9d_repx	0	PHEA30W	30	A		PHE	TRP	9.98924
USER	6l9d_repx	0	PHEA30Y	30	A		PHE	TYR	2.15104
USER	6l9d_repx	0	LYSA31A	31	A		LYS	ALA	0.853122
USER	6l9d_repx	0	LYSA31C	31	A		LYS	CYS	1.04849
USER	6l9d_repx	0	LYSA31D	31	A		LYS	ASP	2.06913
USER	6l9d_repx	0	LYSA31E	31	A		LYS	GLU	1.11693
USER	6l9d_repx	0	LYSA31F	31	A		LYS	PHE	-0.509994
USER	6l9d_repx	0	LYSA31G	31	A		LYS	GLY	1.70396
USER	6l9d_repx	0	LYSA31H	31	A		LYS	HIS	0.41758
USER	6l9d_repx	0	LYSA31I	31	A		LYS	ILE	0.0246407
USER	6l9d_repx	0	LYSA31L	31	A		LYS	LEU	-0.289995
USER	6l9d_repx	0	LYSA31M	31	A		LYS	MET	-0.242611
USER	6l9d_repx	0	LYSA31N	31	A		LYS	ASN	0.679322
USER	6l9d_repx	0	LYSA31P	31	A		LYS	PRO	4.00186
USER	6l9d_repx	0	LYSA31Q	31	A		LYS	GLN	0.751469
USER	6l9d_repx	0	LYSA31R	31	A		LYS	ARG	0.402303
USER	6l9d_repx	0	LYSA31S	31	A		LYS	SER	1.13461
USER	6l9d_repx	0	LYSA31T	31	A		LYS	THR	1.60517
USER	6l9d_repx	0	LYSA31V	31	A		LYS	VAL	0.699619
USER	6l9d_repx	0	LYSA31W	31	A		LYS	TRP	0.658787
USER	6l9d_repx	0	LYSA31Y	31	A		LYS	TYR	-0.117071
USER	6l9d_repx	0	GLNA32A	32	A		GLN	ALA	0.109746
USER	6l9d_repx	0	GLNA32C	32	A		GLN	CYS	0.630836
USER	6l9d_repx	0	GLNA32D	32	A		GLN	ASP	0.948238
USER	6l9d_repx	0	GLNA32E	32	A		GLN	GLU	0.449237
USER	6l9d_repx	0	GLNA32F	32	A		GLN	PHE	0.111233
USER	6l9d_repx	0	GLNA32G	32	A		GLN	GLY	0.774572
USER	6l9d_repx	0	GLNA32H	32	A		GLN	HIS	0.609964
USER	6l9d_repx	0	GLNA32I	32	A		GLN	ILE	-0.187288
USER	6l9d_repx	0	GLNA32K	32	A		GLN	LYS	-0.256337
USER	6l9d_repx	0	GLNA32L	32	A		GLN	LEU	-0.012855
USER	6l9d_repx	0	GLNA32M	32	A		GLN	MET	-0.535269
USER	6l9d_repx	0	GLNA32N	32	A		GLN	ASN	0.207155
USER	6l9d_repx	0	GLNA32P	32	A		GLN	PRO	2.53458
USER	6l9d_repx	0	GLNA32R	32	A		GLN	ARG	-0.195932
USER	6l9d_repx	0	GLNA32S	32	A		GLN	SER	-3.89505e-05
USER	6l9d_repx	0	GLNA32T	32	A		GLN	THR	-0.231499
USER	6l9d_repx	0	GLNA32V	32	A		GLN	VAL	0.338794
USER	6l9d_repx	0	GLNA32W	32	A		GLN	TRP	-0.0499699
USER	6l9d_repx	0	GLNA32Y	32	A		GLN	TYR	0.102135
USER	6l9d_repx	0	TYRA33A	33	A		TYR	ALA	0.853393
USER	6l9d_repx	0	TYRA33C	33	A		TYR	CYS	1.414
USER	6l9d_repx	0	TYRA33D	33	A		TYR	ASP	1.96539
USER	6l9d_repx	0	TYRA33E	33	A		TYR	GLU	1.12548
USER	6l9d_repx	0	TYRA33F	33	A		TYR	PHE	-0.523959
USER	6l9d_repx	0	TYRA33G	33	A		TYR	GLY	2.02791
USER	6l9d_repx	0	TYRA33H	33	A		TYR	HIS	1.21381
USER	6l9d_repx	0	TYRA33I	33	A		TYR	ILE	-0.138308
USER	6l9d_repx	0	TYRA33K	33	A		TYR	LYS	0.045505
USER	6l9d_repx	0	TYRA33L	33	A		TYR	LEU	-0.144412
USER	6l9d_repx	0	TYRA33M	33	A		TYR	MET	-0.667881
USER	6l9d_repx	0	TYRA33N	33	A		TYR	ASN	1.49736
USER	6l9d_repx	0	TYRA33P	33	A		TYR	PRO	1.93502
USER	6l9d_repx	0	TYRA33Q	33	A		TYR	GLN	0.922146
USER	6l9d_repx	0	TYRA33R	33	A		TYR	ARG	0.163645
USER	6l9d_repx	0	TYRA33S	33	A		TYR	SER	1.16085
USER	6l9d_repx	0	TYRA33T	33	A		TYR	THR	1.54705
USER	6l9d_repx	0	TYRA33V	33	A		TYR	VAL	0.56668
USER	6l9d_repx	0	TYRA33W	33	A		TYR	TRP	-0.415567
USER	6l9d_repx	0	ALAA34C	34	A		ALA	CYS	1.90575
USER	6l9d_repx	0	ALAA34D	34	A		ALA	ASP	8.92373
USER	6l9d_repx	0	ALAA34E	34	A		ALA	GLU	6.92575
USER	6l9d_repx	0	ALAA34F	34	A		ALA	PHE	14.9041
USER	6l9d_repx	0	ALAA34G	34	A		ALA	GLY	1.83068
USER	6l9d_repx	0	ALAA34H	34	A		ALA	HIS	17.7255
USER	6l9d_repx	0	ALAA34I	34	A		ALA	ILE	2.49264
USER	6l9d_repx	0	ALAA34K	34	A		ALA	LYS	6.04842
USER	6l9d_repx	0	ALAA34L	34	A		ALA	LEU	5.99619
USER	6l9d_repx	0	ALAA34M	34	A		ALA	MET	3.09078
USER	6l9d_repx	0	ALAA34N	34	A		ALA	ASN	5.88524
USER	6l9d_repx	0	ALAA34P	34	A		ALA	PRO	5.39929
USER	6l9d_repx	0	ALAA34Q	34	A		ALA	GLN	8.21403
USER	6l9d_repx	0	ALAA34R	34	A		ALA	ARG	7.86453
USER	6l9d_repx	0	ALAA34S	34	A		ALA	SER	0.914113
USER	6l9d_repx	0	ALAA34T	34	A		ALA	THR	1.5375
USER	6l9d_repx	0	ALAA34V	34	A		ALA	VAL	2.60354
USER	6l9d_repx	0	ALAA34W	34	A		ALA	TRP	20.5182
USER	6l9d_repx	0	ALAA34Y	34	A		ALA	TYR	18.8122
USER	6l9d_repx	0	ASNA35A	35	A		ASN	ALA	0.537437
USER	6l9d_repx	0	ASNA35C	35	A		ASN	CYS	0.745276
USER	6l9d_repx	0	ASNA35D	35	A		ASN	ASP	2.07371
USER	6l9d_repx	0	ASNA35E	35	A		ASN	GLU	1.23116
USER	6l9d_repx	0	ASNA35F	35	A		ASN	PHE	-0.751974
USER	6l9d_repx	0	ASNA35G	35	A		ASN	GLY	0.918021
USER	6l9d_repx	0	ASNA35H	35	A		ASN	HIS	-0.164007
USER	6l9d_repx	0	ASNA35I	35	A		ASN	ILE	-0.0945224
USER	6l9d_repx	0	ASNA35K	35	A		ASN	LYS	-0.556987
USER	6l9d_repx	0	ASNA35L	35	A		ASN	LEU	-0.647399
USER	6l9d_repx	0	ASNA35M	35	A		ASN	MET	-0.501124
USER	6l9d_repx	0	ASNA35P	35	A		ASN	PRO	3.15774
USER	6l9d_repx	0	ASNA35Q	35	A		ASN	GLN	-0.252235
USER	6l9d_repx	0	ASNA35R	35	A		ASN	ARG	-0.714822
USER	6l9d_repx	0	ASNA35S	35	A		ASN	SER	0.687376
USER	6l9d_repx	0	ASNA35T	35	A		ASN	THR	0.398318
USER	6l9d_repx	0	ASNA35V	35	A		ASN	VAL	0.444054
USER	6l9d_repx	0	ASNA35W	35	A		ASN	TRP	0.447772
USER	6l9d_repx	0	ASNA35Y	35	A		ASN	TYR	-0.719484
USER	6l9d_repx	0	ASPA36A	36	A		ASP	ALA	-1.28795
USER	6l9d_repx	0	ASPA36C	36	A		ASP	CYS	-0.599227
USER	6l9d_repx	0	ASPA36E	36	A		ASP	GLU	-0.725391
USER	6l9d_repx	0	ASPA36F	36	A		ASP	PHE	-1.28336
USER	6l9d_repx	0	ASPA36G	36	A		ASP	GLY	-1.13383
USER	6l9d_repx	0	ASPA36H	36	A		ASP	HIS	-1.36294
USER	6l9d_repx	0	ASPA36I	36	A		ASP	ILE	-0.276264
USER	6l9d_repx	0	ASPA36K	36	A		ASP	LYS	-1.62642
USER	6l9d_repx	0	ASPA36L	36	A		ASP	LEU	-1.56268
USER	6l9d_repx	0	ASPA36M	36	A		ASP	MET	-1.79083
USER	6l9d_repx	0	ASPA36N	36	A		ASP	ASN	-1.30824
USER	6l9d_repx	0	ASPA36P	36	A		ASP	PRO	0.560576
USER	6l9d_repx	0	ASPA36Q	36	A		ASP	GLN	-1.2549
USER	6l9d_repx	0	ASPA36R	36	A		ASP	ARG	-1.85378
USER	6l9d_repx	0	ASPA36S	36	A		ASP	SER	-1.06102
USER	6l9d_repx	0	ASPA36T	36	A		ASP	THR	-0.685382
USER	6l9d_repx	0	ASPA36V	36	A		ASP	VAL	0.198429
USER	6l9d_repx	0	ASPA36W	36	A		ASP	TRP	-0.843018
USER	6l9d_repx	0	ASPA36Y	36	A		ASP	TYR	-1.24632
USER	6l9d_repx	0	ASNA37A	37	A		ASN	ALA	1.17067
USER	6l9d_repx	0	ASNA37C	37	A		ASN	CYS	1.09293
USER	6l9d_repx	0	ASNA37D	37	A		ASN	ASP	1.86875
USER	6l9d_repx	0	ASNA37E	37	A		ASN	GLU	1.26216
USER	6l9d_repx	0	ASNA37F	37	A		ASN	PHE	0.0137704
USER	6l9d_repx	0	ASNA37G	37	A		ASN	GLY	1.73125
USER	6l9d_repx	0	ASNA37H	37	A		ASN	HIS	-0.620022
USER	6l9d_repx	0	ASNA37I	37	A		ASN	ILE	0.156815
USER	6l9d_repx	0	ASNA37K	37	A		ASN	LYS	-0.522531
USER	6l9d_repx	0	ASNA37L	37	A		ASN	LEU	-0.354478
USER	6l9d_repx	0	ASNA37M	37	A		ASN	MET	-0.732278
USER	6l9d_repx	0	ASNA37P	37	A		ASN	PRO	2.527
USER	6l9d_repx	0	ASNA37Q	37	A		ASN	GLN	0.461133
USER	6l9d_repx	0	ASNA37R	37	A		ASN	ARG	-0.491879
USER	6l9d_repx	0	ASNA37S	37	A		ASN	SER	1.19262
USER	6l9d_repx	0	ASNA37T	37	A		ASN	THR	0.786281
USER	6l9d_repx	0	ASNA37V	37	A		ASN	VAL	0.810476
USER	6l9d_repx	0	ASNA37W	37	A		ASN	TRP	0.0973825
USER	6l9d_repx	0	ASNA37Y	37	A		ASN	TYR	0.088682
USER	6l9d_repx	0	GLYA38A	38	A		GLY	ALA	2.39497
USER	6l9d_repx	0	GLYA38C	38	A		GLY	CYS	2.31346
USER	6l9d_repx	0	GLYA38D	38	A		GLY	ASP	2.62389
USER	6l9d_repx	0	GLYA38E	38	A		GLY	GLU	2.60366
USER	6l9d_repx	0	GLYA38F	38	A		GLY	PHE	2.22396
USER	6l9d_repx	0	GLYA38H	38	A		GLY	HIS	2.287
USER	6l9d_repx	0	GLYA38I	38	A		GLY	ILE	4.80315
USER	6l9d_repx	0	GLYA38K	38	A		GLY	LYS	1.37817
USER	6l9d_repx	0	GLYA38L	38	A		GLY	LEU	2.3586
USER	6l9d_repx	0	GLYA38M	38	A		GLY	MET	2.40463
USER	6l9d_repx	0	GLYA38N	38	A		GLY	ASN	1.8612
USER	6l9d_repx	0	GLYA38P	38	A		GLY	PRO	5.49104
USER	6l9d_repx	0	GLYA38Q	38	A		GLY	GLN	2.20515
USER	6l9d_repx	0	GLYA38R	38	A		GLY	ARG	1.25541
USER	6l9d_repx	0	GLYA38S	38	A		GLY	SER	2.21136
USER	6l9d_repx	0	GLYA38T	38	A		GLY	THR	2.93393
USER	6l9d_repx	0	GLYA38V	38	A		GLY	VAL	3.38372
USER	6l9d_repx	0	GLYA38W	38	A		GLY	TRP	2.50146
USER	6l9d_repx	0	GLYA38Y	38	A		GLY	TYR	2.30046
USER	6l9d_repx	0	VALA39A	39	A		VAL	ALA	2.58049
USER	6l9d_repx	0	VALA39C	39	A		VAL	CYS	1.82622
USER	6l9d_repx	0	VALA39D	39	A		VAL	ASP	5.22168
USER	6l9d_repx	0	VALA39E	39	A		VAL	GLU	4.71443
USER	6l9d_repx	0	VALA39F	39	A		VAL	PHE	3.9363
USER	6l9d_repx	0	VALA39G	39	A		VAL	GLY	3.92086
USER	6l9d_repx	0	VALA39H	39	A		VAL	HIS	5.6862
USER	6l9d_repx	0	VALA39I	39	A		VAL	ILE	-0.473469
USER	6l9d_repx	0	VALA39K	39	A		VAL	LYS	0.966481
USER	6l9d_repx	0	VALA39L	39	A		VAL	LEU	1.46284
USER	6l9d_repx	0	VALA39M	39	A		VAL	MET	1.45035
USER	6l9d_repx	0	VALA39N	39	A		VAL	ASN	2.42767
USER	6l9d_repx	0	VALA39P	39	A		VAL	PRO	7.00459
USER	6l9d_repx	0	VALA39Q	39	A		VAL	GLN	2.95797
USER	6l9d_repx	0	VALA39R	39	A		VAL	ARG	2.20336
USER	6l9d_repx	0	VALA39S	39	A		VAL	SER	2.84528
USER	6l9d_repx	0	VALA39T	39	A		VAL	THR	1.93266
USER	6l9d_repx	0	VALA39W	39	A		VAL	TRP	4.39446
USER	6l9d_repx	0	VALA39Y	39	A		VAL	TYR	5.26413
USER	6l9d_repx	0	ASPA40A	40	A		ASP	ALA	-0.329173
USER	6l9d_repx	0	ASPA40C	40	A		ASP	CYS	-0.626819
USER	6l9d_repx	0	ASPA40E	40	A		ASP	GLU	-0.20849
USER	6l9d_repx	0	ASPA40F	40	A		ASP	PHE	-0.441433
USER	6l9d_repx	0	ASPA40G	40	A		ASP	GLY	-0.30177
USER	6l9d_repx	0	ASPA40H	40	A		ASP	HIS	-0.0521127
USER	6l9d_repx	0	ASPA40I	40	A		ASP	ILE	-0.626562
USER	6l9d_repx	0	ASPA40K	40	A		ASP	LYS	-1.60626
USER	6l9d_repx	0	ASPA40L	40	A		ASP	LEU	-0.443879
USER	6l9d_repx	0	ASPA40M	40	A		ASP	MET	-0.360914
USER	6l9d_repx	0	ASPA40N	40	A		ASP	ASN	-0.0339615
USER	6l9d_repx	0	ASPA40P	40	A		ASP	PRO	0.532737
USER	6l9d_repx	0	ASPA40Q	40	A		ASP	GLN	-1.12574
USER	6l9d_repx	0	ASPA40R	40	A		ASP	ARG	-2.22171
USER	6l9d_repx	0	ASPA40S	40	A		ASP	SER	-1.04272
USER	6l9d_repx	0	ASPA40T	40	A		ASP	THR	-0.557743
USER	6l9d_repx	0	ASPA40V	40	A		ASP	VAL	-0.458387
USER	6l9d_repx	0	ASPA40W	40	A		ASP	TRP	-0.267608
USER	6l9d_repx	0	ASPA40Y	40	A		ASP	TYR	-0.410483
USER	6l9d_repx	0	GLYA41A	41	A		GLY	ALA	6.61537
USER	6l9d_repx	0	GLYA41C	41	A		GLY	CYS	10.9327
USER	6l9d_repx	0	GLYA41D	41	A		GLY	ASP	20.5485
USER	6l9d_repx	0	GLYA41E	41	A		GLY	GLU	15.8154
USER	6l9d_repx	0	GLYA41F	41	A		GLY	PHE	24.6417
USER	6l9d_repx	0	GLYA41H	41	A		GLY	HIS	23.1082
USER	6l9d_repx	0	GLYA41I	41	A		GLY	ILE	22.1618
USER	6l9d_repx	0	GLYA41K	41	A		GLY	LYS	14.4728
USER	6l9d_repx	0	GLYA41L	41	A		GLY	LEU	17.4953
USER	6l9d_repx	0	GLYA41M	41	A		GLY	MET	14.6157
USER	6l9d_repx	0	GLYA41N	41	A		GLY	ASN	16.4747
USER	6l9d_repx	0	GLYA41P	41	A		GLY	PRO	11.959
USER	6l9d_repx	0	GLYA41Q	41	A		GLY	GLN	15.5758
USER	6l9d_repx	0	GLYA41R	41	A		GLY	ARG	15.4181
USER	6l9d_repx	0	GLYA41S	41	A		GLY	SER	10.6646
USER	6l9d_repx	0	GLYA41T	41	A		GLY	THR	16.9978
USER	6l9d_repx	0	GLYA41V	41	A		GLY	VAL	18.5323
USER	6l9d_repx	0	GLYA41W	41	A		GLY	TRP	28.0825
USER	6l9d_repx	0	GLYA41Y	41	A		GLY	TYR	25.5326
USER	6l9d_repx	0	GLUA42A	42	A		GLU	ALA	0.0337953
USER	6l9d_repx	0	GLUA42C	42	A		GLU	CYS	-0.0305226
USER	6l9d_repx	0	GLUA42D	42	A		GLU	ASP	0.120395
USER	6l9d_repx	0	GLUA42F	42	A		GLU	PHE	-0.616351
USER	6l9d_repx	0	GLUA42G	42	A		GLU	GLY	0.258224
USER	6l9d_repx	0	GLUA42H	42	A		GLU	HIS	0.299109
USER	6l9d_repx	0	GLUA42I	42	A		GLU	ILE	0.237537
USER	6l9d_repx	0	GLUA42K	42	A		GLU	LYS	-0.38427
USER	6l9d_repx	0	GLUA42L	42	A		GLU	LEU	-0.403322
USER	6l9d_repx	0	GLUA42M	42	A		GLU	MET	-0.549536
USER	6l9d_repx	0	GLUA42N	42	A		GLU	ASN	-0.00335209
USER	6l9d_repx	0	GLUA42P	42	A		GLU	PRO	2.3732
USER	6l9d_repx	0	GLUA42Q	42	A		GLU	GLN	-0.0461991
USER	6l9d_repx	0	GLUA42R	42	A		GLU	ARG	-0.132781
USER	6l9d_repx	0	GLUA42S	42	A		GLU	SER	0.103357
USER	6l9d_repx	0	GLUA42T	42	A		GLU	THR	0.101696
USER	6l9d_repx	0	GLUA42V	42	A		GLU	VAL	0.311798
USER	6l9d_repx	0	GLUA42W	42	A		GLU	TRP	-0.139531
USER	6l9d_repx	0	GLUA42Y	42	A		GLU	TYR	-0.573225
USER	6l9d_repx	0	TRPA43A	43	A		TRP	ALA	4.18014
USER	6l9d_repx	0	TRPA43C	43	A		TRP	CYS	3.64401
USER	6l9d_repx	0	TRPA43D	43	A		TRP	ASP	4.76937
USER	6l9d_repx	0	TRPA43E	43	A		TRP	GLU	4.40279
USER	6l9d_repx	0	TRPA43F	43	A		TRP	PHE	0.987747
USER	6l9d_repx	0	TRPA43G	43	A		TRP	GLY	4.46107
USER	6l9d_repx	0	TRPA43H	43	A		TRP	HIS	3.70157
USER	6l9d_repx	0	TRPA43I	43	A		TRP	ILE	2.96105
USER	6l9d_repx	0	TRPA43K	43	A		TRP	LYS	3.97774
USER	6l9d_repx	0	TRPA43L	43	A		TRP	LEU	2.48219
USER	6l9d_repx	0	TRPA43M	43	A		TRP	MET	1.76337
USER	6l9d_repx	0	TRPA43N	43	A		TRP	ASN	2.87821
USER	6l9d_repx	0	TRPA43P	43	A		TRP	PRO	4.37405
USER	6l9d_repx	0	TRPA43Q	43	A		TRP	GLN	3.71518
USER	6l9d_repx	0	TRPA43R	43	A		TRP	ARG	4.46536
USER	6l9d_repx	0	TRPA43S	43	A		TRP	SER	4.19059
USER	6l9d_repx	0	TRPA43T	43	A		TRP	THR	3.94531
USER	6l9d_repx	0	TRPA43V	43	A		TRP	VAL	3.30549
USER	6l9d_repx	0	TRPA43Y	43	A		TRP	TYR	2.0812
USER	6l9d_repx	0	THRA44A	44	A		THR	ALA	0.410616
USER	6l9d_repx	0	THRA44C	44	A		THR	CYS	0.172419
USER	6l9d_repx	0	THRA44D	44	A		THR	ASP	1.11245
USER	6l9d_repx	0	THRA44E	44	A		THR	GLU	0.297056
USER	6l9d_repx	0	THRA44F	44	A		THR	PHE	0.112046
USER	6l9d_repx	0	THRA44G	44	A		THR	GLY	0.579099
USER	6l9d_repx	0	THRA44H	44	A		THR	HIS	0.475942
USER	6l9d_repx	0	THRA44I	44	A		THR	ILE	0.080967
USER	6l9d_repx	0	THRA44K	44	A		THR	LYS	-0.344578
USER	6l9d_repx	0	THRA44L	44	A		THR	LEU	-0.13312
USER	6l9d_repx	0	THRA44M	44	A		THR	MET	-0.692123
USER	6l9d_repx	0	THRA44N	44	A		THR	ASN	0.507185
USER	6l9d_repx	0	THRA44P	44	A		THR	PRO	3.67088
USER	6l9d_repx	0	THRA44Q	44	A		THR	GLN	0.278174
USER	6l9d_repx	0	THRA44R	44	A		THR	ARG	-0.113527
USER	6l9d_repx	0	THRA44S	44	A		THR	SER	0.232691
USER	6l9d_repx	0	THRA44V	44	A		THR	VAL	0.102474
USER	6l9d_repx	0	THRA44W	44	A		THR	TRP	0.378724
USER	6l9d_repx	0	THRA44Y	44	A		THR	TYR	-0.665676
USER	6l9d_repx	0	TYRA45A	45	A		TYR	ALA	4.29304
USER	6l9d_repx	0	TYRA45C	45	A		TYR	CYS	3.38742
USER	6l9d_repx	0	TYRA45D	45	A		TYR	ASP	4.95949
USER	6l9d_repx	0	TYRA45E	45	A		TYR	GLU	4.62001
USER	6l9d_repx	0	TYRA45F	45	A		TYR	PHE	0.777657
USER	6l9d_repx	0	TYRA45G	45	A		TYR	GLY	4.64949
USER	6l9d_repx	0	TYRA45H	45	A		TYR	HIS	3.0563
USER	6l9d_repx	0	TYRA45I	45	A		TYR	ILE	2.82725
USER	6l9d_repx	0	TYRA45K	45	A		TYR	LYS	3.31084
USER	6l9d_repx	0	TYRA45L	45	A		TYR	LEU	2.47112
USER	6l9d_repx	0	TYRA45M	45	A		TYR	MET	1.64274
USER	6l9d_repx	0	TYRA45N	45	A		TYR	ASN	3.79855
USER	6l9d_repx	0	TYRA45P	45	A		TYR	PRO	6.02318
USER	6l9d_repx	0	TYRA45Q	45	A		TYR	GLN	4.13876
USER	6l9d_repx	0	TYRA45R	45	A		TYR	ARG	3.80207
USER	6l9d_repx	0	TYRA45S	45	A		TYR	SER	3.93557
USER	6l9d_repx	0	TYRA45T	45	A		TYR	THR	3.87376
USER	6l9d_repx	0	TYRA45V	45	A		TYR	VAL	4.00399
USER	6l9d_repx	0	TYRA45W	45	A		TYR	TRP	3.34403
USER	6l9d_repx	0	ASPA46A	46	A		ASP	ALA	0.659825
USER	6l9d_repx	0	ASPA46C	46	A		ASP	CYS	0.572875
USER	6l9d_repx	0	ASPA46E	46	A		ASP	GLU	0.152189
USER	6l9d_repx	0	ASPA46F	46	A		ASP	PHE	-1.04782
USER	6l9d_repx	0	ASPA46G	46	A		ASP	GLY	1.84557
USER	6l9d_repx	0	ASPA46H	46	A		ASP	HIS	0.470186
USER	6l9d_repx	0	ASPA46I	46	A		ASP	ILE	-0.910766
USER	6l9d_repx	0	ASPA46K	46	A		ASP	LYS	-0.409512
USER	6l9d_repx	0	ASPA46L	46	A		ASP	LEU	-0.4864
USER	6l9d_repx	0	ASPA46M	46	A		ASP	MET	-0.836502
USER	6l9d_repx	0	ASPA46N	46	A		ASP	ASN	0.077824
USER	6l9d_repx	0	ASPA46P	46	A		ASP	PRO	2.92116
USER	6l9d_repx	0	ASPA46Q	46	A		ASP	GLN	0.115552
USER	6l9d_repx	0	ASPA46R	46	A		ASP	ARG	-0.518336
USER	6l9d_repx	0	ASPA46S	46	A		ASP	SER	0.95619
USER	6l9d_repx	0	ASPA46T	46	A		ASP	THR	0.434994
USER	6l9d_repx	0	ASPA46V	46	A		ASP	VAL	0.0606963
USER	6l9d_repx	0	ASPA46W	46	A		ASP	TRP	-0.853637
USER	6l9d_repx	0	ASPA46Y	46	A		ASP	TYR	-0.493182
USER	6l9d_repx	0	ASPA47A	47	A		ASP	ALA	1.70073
USER	6l9d_repx	0	ASPA47C	47	A		ASP	CYS	2.31731
USER	6l9d_repx	0	ASPA47E	47	A		ASP	GLU	1.28261
USER	6l9d_repx	0	ASPA47F	47	A		ASP	PHE	1.84232
USER	6l9d_repx	0	ASPA47G	47	A		ASP	GLY	2.27326
USER	6l9d_repx	0	ASPA47H	47	A		ASP	HIS	2.37278
USER	6l9d_repx	0	ASPA47I	47	A		ASP	ILE	2.01858
USER	6l9d_repx	0	ASPA47K	47	A		ASP	LYS	1.78112
USER	6l9d_repx	0	ASPA47L	47	A		ASP	LEU	1.87039
USER	6l9d_repx	0	ASPA47M	47	A		ASP	MET	1.90348
USER	6l9d_repx	0	ASPA47N	47	A		ASP	ASN	0.806462
USER	6l9d_repx	0	ASPA47P	47	A		ASP	PRO	0.283831
USER	6l9d_repx	0	ASPA47Q	47	A		ASP	GLN	1.8442
USER	6l9d_repx	0	ASPA47R	47	A		ASP	ARG	1.97687
USER	6l9d_repx	0	ASPA47S	47	A		ASP	SER	2.06853
USER	6l9d_repx	0	ASPA47T	47	A		ASP	THR	2.58794
USER	6l9d_repx	0	ASPA47V	47	A		ASP	VAL	2.58933
USER	6l9d_repx	0	ASPA47W	47	A		ASP	TRP	2.21814
USER	6l9d_repx	0	ASPA47Y	47	A		ASP	TYR	2.24884
USER	6l9d_repx	0	ALAA48C	48	A		ALA	CYS	0.652904
USER	6l9d_repx	0	ALAA48D	48	A		ALA	ASP	0.545594
USER	6l9d_repx	0	ALAA48E	48	A		ALA	GLU	0.42066
USER	6l9d_repx	0	ALAA48F	48	A		ALA	PHE	0.54866
USER	6l9d_repx	0	ALAA48G	48	A		ALA	GLY	0.630585
USER	6l9d_repx	0	ALAA48H	48	A		ALA	HIS	0.357089
USER	6l9d_repx	0	ALAA48I	48	A		ALA	ILE	0.570789
USER	6l9d_repx	0	ALAA48K	48	A		ALA	LYS	0.0230706
USER	6l9d_repx	0	ALAA48L	48	A		ALA	LEU	0.265648
USER	6l9d_repx	0	ALAA48M	48	A		ALA	MET	0.27964
USER	6l9d_repx	0	ALAA48N	48	A		ALA	ASN	-0.177339
USER	6l9d_repx	0	ALAA48P	48	A		ALA	PRO	-0.230608
USER	6l9d_repx	0	ALAA48Q	48	A		ALA	GLN	-0.0868895
USER	6l9d_repx	0	ALAA48R	48	A		ALA	ARG	-0.637398
USER	6l9d_repx	0	ALAA48S	48	A		ALA	SER	-0.645218
USER	6l9d_repx	0	ALAA48T	48	A		ALA	THR	-0.473967
USER	6l9d_repx	0	ALAA48V	48	A		ALA	VAL	0.359856
USER	6l9d_repx	0	ALAA48W	48	A		ALA	TRP	0.602495
USER	6l9d_repx	0	ALAA48Y	48	A		ALA	TYR	0.390882
USER	6l9d_repx	0	THRA49A	49	A		THR	ALA	0.105339
USER	6l9d_repx	0	THRA49C	49	A		THR	CYS	-0.468513
USER	6l9d_repx	0	THRA49D	49	A		THR	ASP	-0.236193
USER	6l9d_repx	0	THRA49E	49	A		THR	GLU	0.116643
USER	6l9d_repx	0	THRA49F	49	A		THR	PHE	-0.516954
USER	6l9d_repx	0	THRA49G	49	A		THR	GLY	0.0137993
USER	6l9d_repx	0	THRA49H	49	A		THR	HIS	-1.07701
USER	6l9d_repx	0	THRA49I	49	A		THR	ILE	-0.947345
USER	6l9d_repx	0	THRA49K	49	A		THR	LYS	-1.21947
USER	6l9d_repx	0	THRA49L	49	A		THR	LEU	-0.501697
USER	6l9d_repx	0	THRA49M	49	A		THR	MET	-0.328108
USER	6l9d_repx	0	THRA49N	49	A		THR	ASN	-0.853282
USER	6l9d_repx	0	THRA49P	49	A		THR	PRO	1.30843
USER	6l9d_repx	0	THRA49Q	49	A		THR	GLN	-1.78157
USER	6l9d_repx	0	THRA49R	49	A		THR	ARG	-1.50601
USER	6l9d_repx	0	THRA49S	49	A		THR	SER	-0.118754
USER	6l9d_repx	0	THRA49V	49	A		THR	VAL	-0.455558
USER	6l9d_repx	0	THRA49W	49	A		THR	TRP	-0.0370062
USER	6l9d_repx	0	THRA49Y	49	A		THR	TYR	-0.524441
USER	6l9d_repx	0	LYSA50A	50	A		LYS	ALA	1.03787
USER	6l9d_repx	0	LYSA50C	50	A		LYS	CYS	1.40013
USER	6l9d_repx	0	LYSA50D	50	A		LYS	ASP	2.83698
USER	6l9d_repx	0	LYSA50E	50	A		LYS	GLU	2.35704
USER	6l9d_repx	0	LYSA50F	50	A		LYS	PHE	-0.219757
USER	6l9d_repx	0	LYSA50G	50	A		LYS	GLY	0.929442
USER	6l9d_repx	0	LYSA50H	50	A		LYS	HIS	0.52906
USER	6l9d_repx	0	LYSA50I	50	A		LYS	ILE	4.66052
USER	6l9d_repx	0	LYSA50L	50	A		LYS	LEU	0.519469
USER	6l9d_repx	0	LYSA50M	50	A		LYS	MET	0.929656
USER	6l9d_repx	0	LYSA50N	50	A		LYS	ASN	1.07066
USER	6l9d_repx	0	LYSA50P	50	A		LYS	PRO	3.82642
USER	6l9d_repx	0	LYSA50Q	50	A		LYS	GLN	1.73977
USER	6l9d_repx	0	LYSA50R	50	A		LYS	ARG	0.244318
USER	6l9d_repx	0	LYSA50S	50	A		LYS	SER	2.0961
USER	6l9d_repx	0	LYSA50T	50	A		LYS	THR	2.46029
USER	6l9d_repx	0	LYSA50V	50	A		LYS	VAL	3.11036
USER	6l9d_repx	0	LYSA50W	50	A		LYS	TRP	1.26658
USER	6l9d_repx	0	LYSA50Y	50	A		LYS	TYR	0.052948
USER	6l9d_repx	0	THRA51A	51	A		THR	ALA	0.513243
USER	6l9d_repx	0	THRA51C	51	A		THR	CYS	0.224021
USER	6l9d_repx	0	THRA51D	51	A		THR	ASP	1.88141
USER	6l9d_repx	0	THRA51E	51	A		THR	GLU	0.678771
USER	6l9d_repx	0	THRA51F	51	A		THR	PHE	2.7192
USER	6l9d_repx	0	THRA51G	51	A		THR	GLY	1.98942
USER	6l9d_repx	0	THRA51H	51	A		THR	HIS	3.31989
USER	6l9d_repx	0	THRA51I	51	A		THR	ILE	-1.44332
USER	6l9d_repx	0	THRA51K	51	A		THR	LYS	-0.833541
USER	6l9d_repx	0	THRA51L	51	A		THR	LEU	-1.48488
USER	6l9d_repx	0	THRA51M	51	A		THR	MET	-0.906071
USER	6l9d_repx	0	THRA51N	51	A		THR	ASN	1.17883
USER	6l9d_repx	0	THRA51P	51	A		THR	PRO	7.36768
USER	6l9d_repx	0	THRA51Q	51	A		THR	GLN	-0.359854
USER	6l9d_repx	0	THRA51R	51	A		THR	ARG	-0.74018
USER	6l9d_repx	0	THRA51S	51	A		THR	SER	0.706198
USER	6l9d_repx	0	THRA51V	51	A		THR	VAL	-1.17582
USER	6l9d_repx	0	THRA51W	51	A		THR	TRP	2.00088
USER	6l9d_repx	0	THRA51Y	51	A		THR	TYR	4.15457
USER	6l9d_repx	0	PHEA52A	52	A		PHE	ALA	3.74266
USER	6l9d_repx	0	PHEA52C	52	A		PHE	CYS	3.57839
USER	6l9d_repx	0	PHEA52D	52	A		PHE	ASP	5.91471
USER	6l9d_repx	0	PHEA52E	52	A		PHE	GLU	5.55465
USER	6l9d_repx	0	PHEA52G	52	A		PHE	GLY	5.29236
USER	6l9d_repx	0	PHEA52H	52	A		PHE	HIS	3.2816
USER	6l9d_repx	0	PHEA52I	52	A		PHE	ILE	2.68015
USER	6l9d_repx	0	PHEA52K	52	A		PHE	LYS	3.89234
USER	6l9d_repx	0	PHEA52L	52	A		PHE	LEU	0.994651
USER	6l9d_repx	0	PHEA52M	52	A		PHE	MET	1.06698
USER	6l9d_repx	0	PHEA52N	52	A		PHE	ASN	4.37141
USER	6l9d_repx	0	PHEA52P	52	A		PHE	PRO	4.36051
USER	6l9d_repx	0	PHEA52Q	52	A		PHE	GLN	4.746
USER	6l9d_repx	0	PHEA52R	52	A		PHE	ARG	4.76974
USER	6l9d_repx	0	PHEA52S	52	A		PHE	SER	5.0404
USER	6l9d_repx	0	PHEA52T	52	A		PHE	THR	4.38096
USER	6l9d_repx	0	PHEA52V	52	A		PHE	VAL	2.88087
USER	6l9d_repx	0	PHEA52W	52	A		PHE	TRP	3.3965
USER	6l9d_repx	0	PHEA52Y	52	A		PHE	TYR	-0.0672929
USER	6l9d_repx	0	THRA53A	53	A		THR	ALA	0.598972
USER	6l9d_repx	0	THRA53C	53	A		THR	CYS	-0.268906
USER	6l9d_repx	0	THRA53D	53	A		THR	ASP	2.45475
USER	6l9d_repx	0	THRA53E	53	A		THR	GLU	-0.141416
USER	6l9d_repx	0	THRA53F	53	A		THR	PHE	0.909919
USER	6l9d_repx	0	THRA53G	53	A		THR	GLY	1.22704
USER	6l9d_repx	0	THRA53H	53	A		THR	HIS	0.827398
USER	6l9d_repx	0	THRA53I	53	A		THR	ILE	-0.91193
USER	6l9d_repx	0	THRA53K	53	A		THR	LYS	-0.761455
USER	6l9d_repx	0	THRA53L	53	A		THR	LEU	-1.43373
USER	6l9d_repx	0	THRA53M	53	A		THR	MET	-1.35766
USER	6l9d_repx	0	THRA53N	53	A		THR	ASN	0.813766
USER	6l9d_repx	0	THRA53P	53	A		THR	PRO	2.5843
USER	6l9d_repx	0	THRA53Q	53	A		THR	GLN	-0.208529
USER	6l9d_repx	0	THRA53R	53	A		THR	ARG	-0.5663
USER	6l9d_repx	0	THRA53S	53	A		THR	SER	0.196564
USER	6l9d_repx	0	THRA53V	53	A		THR	VAL	-1.27812
USER	6l9d_repx	0	THRA53W	53	A		THR	TRP	0.132789
USER	6l9d_repx	0	THRA53Y	53	A		THR	TYR	0.00797624
USER	6l9d_repx	0	VALA54A	54	A		VAL	ALA	3.24424
USER	6l9d_repx	0	VALA54C	54	A		VAL	CYS	2.46035
USER	6l9d_repx	0	VALA54D	54	A		VAL	ASP	6.51714
USER	6l9d_repx	0	VALA54E	54	A		VAL	GLU	9.21879
USER	6l9d_repx	0	VALA54F	54	A		VAL	PHE	14.759
USER	6l9d_repx	0	VALA54G	54	A		VAL	GLY	5.17923
USER	6l9d_repx	0	VALA54H	54	A		VAL	HIS	8.43914
USER	6l9d_repx	0	VALA54I	54	A		VAL	ILE	0.323465
USER	6l9d_repx	0	VALA54K	54	A		VAL	LYS	7.0126
USER	6l9d_repx	0	VALA54L	54	A		VAL	LEU	1.51459
USER	6l9d_repx	0	VALA54M	54	A		VAL	MET	3.32967
USER	6l9d_repx	0	VALA54N	54	A		VAL	ASN	4.34424
USER	6l9d_repx	0	VALA54P	54	A		VAL	PRO	4.58068
USER	6l9d_repx	0	VALA54Q	54	A		VAL	GLN	6.38641
USER	6l9d_repx	0	VALA54R	54	A		VAL	ARG	8.23961
USER	6l9d_repx	0	VALA54S	54	A		VAL	SER	4.2711
USER	6l9d_repx	0	VALA54T	54	A		VAL	THR	2.63342
USER	6l9d_repx	0	VALA54W	54	A		VAL	TRP	8.2449
USER	6l9d_repx	0	VALA54Y	54	A		VAL	TYR	20.5578
USER	6l9d_repx	0	THRA55A	55	A		THR	ALA	0.518955
USER	6l9d_repx	0	THRA55C	55	A		THR	CYS	0.107944
USER	6l9d_repx	0	THRA55D	55	A		THR	ASP	0.248597
USER	6l9d_repx	0	THRA55E	55	A		THR	GLU	-0.606012
USER	6l9d_repx	0	THRA55F	55	A		THR	PHE	-1.40684
USER	6l9d_repx	0	THRA55G	55	A		THR	GLY	1.16656
USER	6l9d_repx	0	THRA55H	55	A		THR	HIS	-1.08744
USER	6l9d_repx	0	THRA55I	55	A		THR	ILE	-1.43361
USER	6l9d_repx	0	THRA55K	55	A		THR	LYS	-0.949116
USER	6l9d_repx	0	THRA55L	55	A		THR	LEU	-1.35301
USER	6l9d_repx	0	THRA55M	55	A		THR	MET	-1.64434
USER	6l9d_repx	0	THRA55N	55	A		THR	ASN	-0.125501
USER	6l9d_repx	0	THRA55P	55	A		THR	PRO	3.11645
USER	6l9d_repx	0	THRA55Q	55	A		THR	GLN	-0.835052
USER	6l9d_repx	0	THRA55R	55	A		THR	ARG	-0.801439
USER	6l9d_repx	0	THRA55S	55	A		THR	SER	-0.160942
USER	6l9d_repx	0	THRA55V	55	A		THR	VAL	-0.738073
USER	6l9d_repx	0	THRA55W	55	A		THR	TRP	0.290524
USER	6l9d_repx	0	THRA55Y	55	A		THR	TYR	-0.793132
USER	6l9d_repx	0	GLUA56A	56	A		GLU	ALA	-0.442505
USER	6l9d_repx	0	GLUA56C	56	A		GLU	CYS	-0.288664
USER	6l9d_repx	0	GLUA56D	56	A		GLU	ASP	0.405795
USER	6l9d_repx	0	GLUA56F	56	A		GLU	PHE	-0.641885
USER	6l9d_repx	0	GLUA56G	56	A		GLU	GLY	-0.245928
USER	6l9d_repx	0	GLUA56H	56	A		GLU	HIS	0.196385
USER	6l9d_repx	0	GLUA56I	56	A		GLU	ILE	-0.0915947
USER	6l9d_repx	0	GLUA56K	56	A		GLU	LYS	-1.04869
USER	6l9d_repx	0	GLUA56L	56	A		GLU	LEU	-0.398966
USER	6l9d_repx	0	GLUA56M	56	A		GLU	MET	-0.786764
USER	6l9d_repx	0	GLUA56N	56	A		GLU	ASN	-0.096488
USER	6l9d_repx	0	GLUA56P	56	A		GLU	PRO	1.92673
USER	6l9d_repx	0	GLUA56Q	56	A		GLU	GLN	-0.132057
USER	6l9d_repx	0	GLUA56R	56	A		GLU	ARG	-1.70838
USER	6l9d_repx	0	GLUA56S	56	A		GLU	SER	0.056592
USER	6l9d_repx	0	GLUA56T	56	A		GLU	THR	-0.0150354
USER	6l9d_repx	0	GLUA56V	56	A		GLU	VAL	0.136064
USER	6l9d_repx	0	GLUA56W	56	A		GLU	TRP	0.0774317
USER	6l9d_repx	0	GLUA56Y	56	A		GLU	TYR	-0.274939
