## Supplementary material for "Validating folding energy estimates as a method for variant interpretation": p06654_6l91_ddg_background.csv

source	pdb	score	pdb_mut	pdb_rid	pdb_chain	gene_no	mut_from	mut_to	ddg
USER	6l91_repx	0	ASPA1A	1	A		ASP	ALA	0.547815
USER	6l91_repx	0	ASPA1C	1	A		ASP	CYS	0.604742
USER	6l91_repx	0	ASPA1E	1	A		ASP	GLU	0.296862
USER	6l91_repx	0	ASPA1F	1	A		ASP	PHE	0.233421
USER	6l91_repx	0	ASPA1G	1	A		ASP	GLY	0.54498
USER	6l91_repx	0	ASPA1H	1	A		ASP	HIS	0.828196
USER	6l91_repx	0	ASPA1I	1	A		ASP	ILE	0.878358
USER	6l91_repx	0	ASPA1K	1	A		ASP	LYS	0.394537
USER	6l91_repx	0	ASPA1L	1	A		ASP	LEU	0.641795
USER	6l91_repx	0	ASPA1M	1	A		ASP	MET	0.292656
USER	6l91_repx	0	ASPA1N	1	A		ASP	ASN	0.485148
USER	6l91_repx	0	ASPA1P	1	A		ASP	PRO	1.27253
USER	6l91_repx	0	ASPA1Q	1	A		ASP	GLN	0.507187
USER	6l91_repx	0	ASPA1R	1	A		ASP	ARG	0.558319
USER	6l91_repx	0	ASPA1S	1	A		ASP	SER	0.795927
USER	6l91_repx	0	ASPA1T	1	A		ASP	THR	0.894184
USER	6l91_repx	0	ASPA1V	1	A		ASP	VAL	1.02846
USER	6l91_repx	0	ASPA1W	1	A		ASP	TRP	0.709169
USER	6l91_repx	0	ASPA1Y	1	A		ASP	TYR	0.330897
USER	6l91_repx	0	THRA2A	2	A		THR	ALA	-0.153158
USER	6l91_repx	0	THRA2C	2	A		THR	CYS	0.759129
USER	6l91_repx	0	THRA2D	2	A		THR	ASP	0.421953
USER	6l91_repx	0	THRA2E	2	A		THR	GLU	-0.0763454
USER	6l91_repx	0	THRA2F	2	A		THR	PHE	0.299824
USER	6l91_repx	0	THRA2G	2	A		THR	GLY	0.798839
USER	6l91_repx	0	THRA2H	2	A		THR	HIS	0.114419
USER	6l91_repx	0	THRA2I	2	A		THR	ILE	-0.367776
USER	6l91_repx	0	THRA2K	2	A		THR	LYS	-0.714442
USER	6l91_repx	0	THRA2L	2	A		THR	LEU	-0.646111
USER	6l91_repx	0	THRA2M	2	A		THR	MET	-0.816724
USER	6l91_repx	0	THRA2N	2	A		THR	ASN	0.7832
USER	6l91_repx	0	THRA2P	2	A		THR	PRO	-0.137093
USER	6l91_repx	0	THRA2Q	2	A		THR	GLN	-0.0162981
USER	6l91_repx	0	THRA2R	2	A		THR	ARG	-0.8228
USER	6l91_repx	0	THRA2S	2	A		THR	SER	-0.0611372
USER	6l91_repx	0	THRA2V	2	A		THR	VAL	0.0267109
USER	6l91_repx	0	THRA2W	2	A		THR	TRP	0.156346
USER	6l91_repx	0	THRA2Y	2	A		THR	TYR	0.281378
USER	6l91_repx	0	TYRA3A	3	A		TYR	ALA	2.86045
USER	6l91_repx	0	TYRA3C	3	A		TYR	CYS	2.74795
USER	6l91_repx	0	TYRA3D	3	A		TYR	ASP	5.39323
USER	6l91_repx	0	TYRA3E	3	A		TYR	GLU	4.71988
USER	6l91_repx	0	TYRA3F	3	A		TYR	PHE	-0.899151
USER	6l91_repx	0	TYRA3G	3	A		TYR	GLY	4.30383
USER	6l91_repx	0	TYRA3H	3	A		TYR	HIS	1.84942
USER	6l91_repx	0	TYRA3I	3	A		TYR	ILE	2.69662
USER	6l91_repx	0	TYRA3K	3	A		TYR	LYS	2.36176
USER	6l91_repx	0	TYRA3L	3	A		TYR	LEU	1.06095
USER	6l91_repx	0	TYRA3M	3	A		TYR	MET	0.58101
USER	6l91_repx	0	TYRA3N	3	A		TYR	ASN	3.59959
USER	6l91_repx	0	TYRA3P	3	A		TYR	PRO	6.63266
USER	6l91_repx	0	TYRA3Q	3	A		TYR	GLN	3.09049
USER	6l91_repx	0	TYRA3R	3	A		TYR	ARG	4.00445
USER	6l91_repx	0	TYRA3S	3	A		TYR	SER	3.36658
USER	6l91_repx	0	TYRA3T	3	A		TYR	THR	3.18157
USER	6l91_repx	0	TYRA3V	3	A		TYR	VAL	2.70379
USER	6l91_repx	0	TYRA3W	3	A		TYR	TRP	-1.19101
USER	6l91_repx	0	LYSA4A	4	A		LYS	ALA	1.57946
USER	6l91_repx	0	LYSA4C	4	A		LYS	CYS	1.15937
USER	6l91_repx	0	LYSA4D	4	A		LYS	ASP	2.51213
USER	6l91_repx	0	LYSA4E	4	A		LYS	GLU	1.33258
USER	6l91_repx	0	LYSA4F	4	A		LYS	PHE	0.118898
USER	6l91_repx	0	LYSA4G	4	A		LYS	GLY	2.36069
USER	6l91_repx	0	LYSA4H	4	A		LYS	HIS	1.54087
USER	6l91_repx	0	LYSA4I	4	A		LYS	ILE	-0.556737
USER	6l91_repx	0	LYSA4L	4	A		LYS	LEU	-0.390068
USER	6l91_repx	0	LYSA4M	4	A		LYS	MET	-0.18663
USER	6l91_repx	0	LYSA4N	4	A		LYS	ASN	2.11892
USER	6l91_repx	0	LYSA4P	4	A		LYS	PRO	3.65906
USER	6l91_repx	0	LYSA4Q	4	A		LYS	GLN	0.913108
USER	6l91_repx	0	LYSA4R	4	A		LYS	ARG	0.584314
USER	6l91_repx	0	LYSA4S	4	A		LYS	SER	1.99989
USER	6l91_repx	0	LYSA4T	4	A		LYS	THR	0.949053
USER	6l91_repx	0	LYSA4V	4	A		LYS	VAL	-0.0491848
USER	6l91_repx	0	LYSA4W	4	A		LYS	TRP	0.134944
USER	6l91_repx	0	LYSA4Y	4	A		LYS	TYR	0.0996907
USER	6l91_repx	0	LEUA5A	5	A		LEU	ALA	4.44314
USER	6l91_repx	0	LEUA5C	5	A		LEU	CYS	3.65418
USER	6l91_repx	0	LEUA5D	5	A		LEU	ASP	6.34347
USER	6l91_repx	0	LEUA5E	5	A		LEU	GLU	5.84206
USER	6l91_repx	0	LEUA5F	5	A		LEU	PHE	5.28541
USER	6l91_repx	0	LEUA5G	5	A		LEU	GLY	6.11235
USER	6l91_repx	0	LEUA5H	5	A		LEU	HIS	5.28549
USER	6l91_repx	0	LEUA5I	5	A		LEU	ILE	2.80951
USER	6l91_repx	0	LEUA5K	5	A		LEU	LYS	4.43457
USER	6l91_repx	0	LEUA5M	5	A		LEU	MET	0.0982212
USER	6l91_repx	0	LEUA5N	5	A		LEU	ASN	4.7576
USER	6l91_repx	0	LEUA5P	5	A		LEU	PRO	11.8999
USER	6l91_repx	0	LEUA5Q	5	A		LEU	GLN	3.34355
USER	6l91_repx	0	LEUA5R	5	A		LEU	ARG	11.8137
USER	6l91_repx	0	LEUA5S	5	A		LEU	SER	5.86648
USER	6l91_repx	0	LEUA5T	5	A		LEU	THR	6.1125
USER	6l91_repx	0	LEUA5V	5	A		LEU	VAL	3.43967
USER	6l91_repx	0	LEUA5W	5	A		LEU	TRP	11.5265
USER	6l91_repx	0	LEUA5Y	5	A		LEU	TYR	10.813
USER	6l91_repx	0	ILEA6A	6	A		ILE	ALA	2.51264
USER	6l91_repx	0	ILEA6C	6	A		ILE	CYS	1.79432
USER	6l91_repx	0	ILEA6D	6	A		ILE	ASP	3.11356
USER	6l91_repx	0	ILEA6E	6	A		ILE	GLU	1.80703
USER	6l91_repx	0	ILEA6F	6	A		ILE	PHE	0.475031
USER	6l91_repx	0	ILEA6G	6	A		ILE	GLY	3.39614
USER	6l91_repx	0	ILEA6H	6	A		ILE	HIS	2.42976
USER	6l91_repx	0	ILEA6K	6	A		ILE	LYS	0.73321
USER	6l91_repx	0	ILEA6L	6	A		ILE	LEU	0.962158
USER	6l91_repx	0	ILEA6M	6	A		ILE	MET	0.684202
USER	6l91_repx	0	ILEA6N	6	A		ILE	ASN	2.26448
USER	6l91_repx	0	ILEA6P	6	A		ILE	PRO	3.23635
USER	6l91_repx	0	ILEA6Q	6	A		ILE	GLN	1.62347
USER	6l91_repx	0	ILEA6R	6	A		ILE	ARG	1.33317
USER	6l91_repx	0	ILEA6S	6	A		ILE	SER	2.79607
USER	6l91_repx	0	ILEA6T	6	A		ILE	THR	2.07431
USER	6l91_repx	0	ILEA6V	6	A		ILE	VAL	0.944878
USER	6l91_repx	0	ILEA6W	6	A		ILE	TRP	1.30083
USER	6l91_repx	0	ILEA6Y	6	A		ILE	TYR	0.895704
USER	6l91_repx	0	LEUA7A	7	A		LEU	ALA	2.93217
USER	6l91_repx	0	LEUA7C	7	A		LEU	CYS	2.36268
USER	6l91_repx	0	LEUA7D	7	A		LEU	ASP	5.65152
USER	6l91_repx	0	LEUA7E	7	A		LEU	GLU	3.51438
USER	6l91_repx	0	LEUA7F	7	A		LEU	PHE	7.61949
USER	6l91_repx	0	LEUA7G	7	A		LEU	GLY	4.34991
USER	6l91_repx	0	LEUA7H	7	A		LEU	HIS	9.70494
USER	6l91_repx	0	LEUA7I	7	A		LEU	ILE	0.635006
USER	6l91_repx	0	LEUA7K	7	A		LEU	LYS	2.25477
USER	6l91_repx	0	LEUA7M	7	A		LEU	MET	-0.238384
USER	6l91_repx	0	LEUA7N	7	A		LEU	ASN	3.77604
USER	6l91_repx	0	LEUA7P	7	A		LEU	PRO	4.77771
USER	6l91_repx	0	LEUA7Q	7	A		LEU	GLN	2.8607
USER	6l91_repx	0	LEUA7R	7	A		LEU	ARG	2.43331
USER	6l91_repx	0	LEUA7S	7	A		LEU	SER	3.9369
USER	6l91_repx	0	LEUA7T	7	A		LEU	THR	2.85892
USER	6l91_repx	0	LEUA7V	7	A		LEU	VAL	1.16185
USER	6l91_repx	0	LEUA7W	7	A		LEU	TRP	7.07965
USER	6l91_repx	0	LEUA7Y	7	A		LEU	TYR	8.22415
USER	6l91_repx	0	ASNA8A	8	A		ASN	ALA	0.329211
USER	6l91_repx	0	ASNA8C	8	A		ASN	CYS	-0.285672
USER	6l91_repx	0	ASNA8D	8	A		ASN	ASP	0.506955
USER	6l91_repx	0	ASNA8E	8	A		ASN	GLU	-0.375861
USER	6l91_repx	0	ASNA8F	8	A		ASN	PHE	-0.982956
USER	6l91_repx	0	ASNA8G	8	A		ASN	GLY	1.4135
USER	6l91_repx	0	ASNA8H	8	A		ASN	HIS	0.260315
USER	6l91_repx	0	ASNA8I	8	A		ASN	ILE	-1.59075
USER	6l91_repx	0	ASNA8K	8	A		ASN	LYS	-0.335441
USER	6l91_repx	0	ASNA8L	8	A		ASN	LEU	-0.469106
USER	6l91_repx	0	ASNA8M	8	A		ASN	MET	-1.54881
USER	6l91_repx	0	ASNA8P	8	A		ASN	PRO	2.97745
USER	6l91_repx	0	ASNA8Q	8	A		ASN	GLN	-0.543248
USER	6l91_repx	0	ASNA8R	8	A		ASN	ARG	0.0252858
USER	6l91_repx	0	ASNA8S	8	A		ASN	SER	0.93497
USER	6l91_repx	0	ASNA8T	8	A		ASN	THR	-0.241429
USER	6l91_repx	0	ASNA8V	8	A		ASN	VAL	-0.726575
USER	6l91_repx	0	ASNA8W	8	A		ASN	TRP	-0.188898
USER	6l91_repx	0	ASNA8Y	8	A		ASN	TYR	-0.953355
USER	6l91_repx	0	GLYA9A	9	A		GLY	ALA	-0.406362
USER	6l91_repx	0	GLYA9C	9	A		GLY	CYS	-0.519741
USER	6l91_repx	0	GLYA9D	9	A		GLY	ASP	1.55361
USER	6l91_repx	0	GLYA9E	9	A		GLY	GLU	0.881835
USER	6l91_repx	0	GLYA9F	9	A		GLY	PHE	0.322131
USER	6l91_repx	0	GLYA9H	9	A		GLY	HIS	1.11607
USER	6l91_repx	0	GLYA9I	9	A		GLY	ILE	0.680859
USER	6l91_repx	0	GLYA9K	9	A		GLY	LYS	-0.941992
USER	6l91_repx	0	GLYA9L	9	A		GLY	LEU	-1.1738
USER	6l91_repx	0	GLYA9M	9	A		GLY	MET	-1.3394
USER	6l91_repx	0	GLYA9N	9	A		GLY	ASN	0.165011
USER	6l91_repx	0	GLYA9P	9	A		GLY	PRO	0.983085
USER	6l91_repx	0	GLYA9Q	9	A		GLY	GLN	-0.117061
USER	6l91_repx	0	GLYA9R	9	A		GLY	ARG	-0.910824
USER	6l91_repx	0	GLYA9S	9	A		GLY	SER	0.349608
USER	6l91_repx	0	GLYA9T	9	A		GLY	THR	0.803642
USER	6l91_repx	0	GLYA9V	9	A		GLY	VAL	0.317463
USER	6l91_repx	0	GLYA9W	9	A		GLY	TRP	1.38368
USER	6l91_repx	0	GLYA9Y	9	A		GLY	TYR	0.481499
USER	6l91_repx	0	THRA11A	11	A		THR	ALA	0.0124285
USER	6l91_repx	0	THRA11C	11	A		THR	CYS	-0.0643993
USER	6l91_repx	0	THRA11D	11	A		THR	ASP	0.0172323
USER	6l91_repx	0	THRA11E	11	A		THR	GLU	-0.0477749
USER	6l91_repx	0	THRA11F	11	A		THR	PHE	-0.359566
USER	6l91_repx	0	THRA11G	11	A		THR	GLY	-0.00978587
USER	6l91_repx	0	THRA11H	11	A		THR	HIS	-0.00308802
USER	6l91_repx	0	THRA11I	11	A		THR	ILE	-0.0644384
USER	6l91_repx	0	THRA11K	11	A		THR	LYS	-0.172978
USER	6l91_repx	0	THRA11L	11	A		THR	LEU	-0.0368192
USER	6l91_repx	0	THRA11M	11	A		THR	MET	-0.2789
USER	6l91_repx	0	THRA11N	11	A		THR	ASN	-0.00868133
USER	6l91_repx	0	THRA11P	11	A		THR	PRO	0.026334
USER	6l91_repx	0	THRA11Q	11	A		THR	GLN	-0.0878446
USER	6l91_repx	0	THRA11R	11	A		THR	ARG	-0.449935
USER	6l91_repx	0	THRA11S	11	A		THR	SER	0.0213979
USER	6l91_repx	0	THRA11V	11	A		THR	VAL	0.0233266
USER	6l91_repx	0	THRA11W	11	A		THR	TRP	-0.485989
USER	6l91_repx	0	THRA11Y	11	A		THR	TYR	-0.173212
USER	6l91_repx	0	LEUA12A	12	A		LEU	ALA	0.545204
USER	6l91_repx	0	LEUA12C	12	A		LEU	CYS	0.325833
USER	6l91_repx	0	LEUA12D	12	A		LEU	ASP	0.527062
USER	6l91_repx	0	LEUA12E	12	A		LEU	GLU	0.38842
USER	6l91_repx	0	LEUA12F	12	A		LEU	PHE	-0.239517
USER	6l91_repx	0	LEUA12G	12	A		LEU	GLY	0.768908
USER	6l91_repx	0	LEUA12H	12	A		LEU	HIS	0.74505
USER	6l91_repx	0	LEUA12I	12	A		LEU	ILE	-0.0287913
USER	6l91_repx	0	LEUA12K	12	A		LEU	LYS	-0.102928
USER	6l91_repx	0	LEUA12M	12	A		LEU	MET	-0.512576
USER	6l91_repx	0	LEUA12N	12	A		LEU	ASN	0.387404
USER	6l91_repx	0	LEUA12P	12	A		LEU	PRO	1.29003
USER	6l91_repx	0	LEUA12Q	12	A		LEU	GLN	0.358324
USER	6l91_repx	0	LEUA12R	12	A		LEU	ARG	-0.114154
USER	6l91_repx	0	LEUA12S	12	A		LEU	SER	0.597329
USER	6l91_repx	0	LEUA12T	12	A		LEU	THR	0.252176
USER	6l91_repx	0	LEUA12V	12	A		LEU	VAL	0.230405
USER	6l91_repx	0	LEUA12W	12	A		LEU	TRP	-1.16519
USER	6l91_repx	0	LEUA12Y	12	A		LEU	TYR	-0.0821865
USER	6l91_repx	0	LYSA13A	13	A		LYS	ALA	0.750039
USER	6l91_repx	0	LYSA13C	13	A		LYS	CYS	0.609507
USER	6l91_repx	0	LYSA13D	13	A		LYS	ASP	1.59232
USER	6l91_repx	0	LYSA13E	13	A		LYS	GLU	0.603255
USER	6l91_repx	0	LYSA13F	13	A		LYS	PHE	0.634702
USER	6l91_repx	0	LYSA13G	13	A		LYS	GLY	0.984873
USER	6l91_repx	0	LYSA13H	13	A		LYS	HIS	1.05145
USER	6l91_repx	0	LYSA13I	13	A		LYS	ILE	0.385896
USER	6l91_repx	0	LYSA13L	13	A		LYS	LEU	0.236781
USER	6l91_repx	0	LYSA13M	13	A		LYS	MET	0.26999
USER	6l91_repx	0	LYSA13N	13	A		LYS	ASN	1.01941
USER	6l91_repx	0	LYSA13P	13	A		LYS	PRO	2.3413
USER	6l91_repx	0	LYSA13Q	13	A		LYS	GLN	0.114966
USER	6l91_repx	0	LYSA13R	13	A		LYS	ARG	-0.453182
USER	6l91_repx	0	LYSA13S	13	A		LYS	SER	-0.508074
USER	6l91_repx	0	LYSA13T	13	A		LYS	THR	0.500264
USER	6l91_repx	0	LYSA13V	13	A		LYS	VAL	0.235811
USER	6l91_repx	0	LYSA13W	13	A		LYS	TRP	1.38569
USER	6l91_repx	0	LYSA13Y	13	A		LYS	TYR	0.615203
USER	6l91_repx	0	GLYA14A	14	A		GLY	ALA	2.07468
USER	6l91_repx	0	GLYA14C	14	A		GLY	CYS	1.62233
USER	6l91_repx	0	GLYA14D	14	A		GLY	ASP	2.1775
USER	6l91_repx	0	GLYA14E	14	A		GLY	GLU	2.38042
USER	6l91_repx	0	GLYA14F	14	A		GLY	PHE	4.10917
USER	6l91_repx	0	GLYA14H	14	A		GLY	HIS	1.55596
USER	6l91_repx	0	GLYA14I	14	A		GLY	ILE	3.11576
USER	6l91_repx	0	GLYA14K	14	A		GLY	LYS	1.6796
USER	6l91_repx	0	GLYA14L	14	A		GLY	LEU	1.50847
USER	6l91_repx	0	GLYA14M	14	A		GLY	MET	0.00117502
USER	6l91_repx	0	GLYA14N	14	A		GLY	ASN	1.74913
USER	6l91_repx	0	GLYA14P	14	A		GLY	PRO	4.03184
USER	6l91_repx	0	GLYA14Q	14	A		GLY	GLN	2.34136
USER	6l91_repx	0	GLYA14R	14	A		GLY	ARG	1.95595
USER	6l91_repx	0	GLYA14S	14	A		GLY	SER	1.94439
USER	6l91_repx	0	GLYA14T	14	A		GLY	THR	2.02259
USER	6l91_repx	0	GLYA14V	14	A		GLY	VAL	2.3284
USER	6l91_repx	0	GLYA14W	14	A		GLY	TRP	3.34023
USER	6l91_repx	0	GLYA14Y	14	A		GLY	TYR	4.04909
USER	6l91_repx	0	GLUA15A	15	A		GLU	ALA	0.299016
USER	6l91_repx	0	GLUA15C	15	A		GLU	CYS	0.210061
USER	6l91_repx	0	GLUA15D	15	A		GLU	ASP	0.82366
USER	6l91_repx	0	GLUA15F	15	A		GLU	PHE	-0.340339
USER	6l91_repx	0	GLUA15G	15	A		GLU	GLY	0.942016
USER	6l91_repx	0	GLUA15H	15	A		GLU	HIS	0.219119
USER	6l91_repx	0	GLUA15I	15	A		GLU	ILE	-1.01985
USER	6l91_repx	0	GLUA15K	15	A		GLU	LYS	-0.585956
USER	6l91_repx	0	GLUA15L	15	A		GLU	LEU	-0.632094
USER	6l91_repx	0	GLUA15M	15	A		GLU	MET	-0.766341
USER	6l91_repx	0	GLUA15N	15	A		GLU	ASN	0.741802
USER	6l91_repx	0	GLUA15P	15	A		GLU	PRO	2.34046
USER	6l91_repx	0	GLUA15Q	15	A		GLU	GLN	-0.139617
USER	6l91_repx	0	GLUA15R	15	A		GLU	ARG	-0.18653
USER	6l91_repx	0	GLUA15S	15	A		GLU	SER	0.479105
USER	6l91_repx	0	GLUA15T	15	A		GLU	THR	0.130541
USER	6l91_repx	0	GLUA15V	15	A		GLU	VAL	-0.624275
USER	6l91_repx	0	GLUA15W	15	A		GLU	TRP	0.466461
USER	6l91_repx	0	GLUA15Y	15	A		GLU	TYR	0.489986
USER	6l91_repx	0	THRA16A	16	A		THR	ALA	0.759309
USER	6l91_repx	0	THRA16C	16	A		THR	CYS	0.117355
USER	6l91_repx	0	THRA16D	16	A		THR	ASP	1.14783
USER	6l91_repx	0	THRA16E	16	A		THR	GLU	-0.0409269
USER	6l91_repx	0	THRA16F	16	A		THR	PHE	0.0644005
USER	6l91_repx	0	THRA16G	16	A		THR	GLY	1.37134
USER	6l91_repx	0	THRA16H	16	A		THR	HIS	0.822276
USER	6l91_repx	0	THRA16I	16	A		THR	ILE	-1.43346
USER	6l91_repx	0	THRA16K	16	A		THR	LYS	-0.260396
USER	6l91_repx	0	THRA16L	16	A		THR	LEU	0.106579
USER	6l91_repx	0	THRA16M	16	A		THR	MET	-1.46417
USER	6l91_repx	0	THRA16N	16	A		THR	ASN	0.782129
USER	6l91_repx	0	THRA16P	16	A		THR	PRO	3.14855
USER	6l91_repx	0	THRA16Q	16	A		THR	GLN	0.168973
USER	6l91_repx	0	THRA16R	16	A		THR	ARG	0.0015079
USER	6l91_repx	0	THRA16S	16	A		THR	SER	1.03523
USER	6l91_repx	0	THRA16V	16	A		THR	VAL	-0.750016
USER	6l91_repx	0	THRA16W	16	A		THR	TRP	-0.321681
USER	6l91_repx	0	THRA16Y	16	A		THR	TYR	0.108111
USER	6l91_repx	0	THRA17A	17	A		THR	ALA	0.562806
USER	6l91_repx	0	THRA17C	17	A		THR	CYS	0.349226
USER	6l91_repx	0	THRA17D	17	A		THR	ASP	1.2213
USER	6l91_repx	0	THRA17E	17	A		THR	GLU	0.38809
USER	6l91_repx	0	THRA17F	17	A		THR	PHE	0.196775
USER	6l91_repx	0	THRA17G	17	A		THR	GLY	1.02751
USER	6l91_repx	0	THRA17H	17	A		THR	HIS	0.757919
USER	6l91_repx	0	THRA17I	17	A		THR	ILE	0.0973441
USER	6l91_repx	0	THRA17K	17	A		THR	LYS	-0.211284
USER	6l91_repx	0	THRA17L	17	A		THR	LEU	-0.150208
USER	6l91_repx	0	THRA17M	17	A		THR	MET	-0.122077
USER	6l91_repx	0	THRA17N	17	A		THR	ASN	-0.00699362
USER	6l91_repx	0	THRA17P	17	A		THR	PRO	2.031
USER	6l91_repx	0	THRA17Q	17	A		THR	GLN	0.276285
USER	6l91_repx	0	THRA17R	17	A		THR	ARG	-0.0690548
USER	6l91_repx	0	THRA17S	17	A		THR	SER	0.0284264
USER	6l91_repx	0	THRA17V	17	A		THR	VAL	-0.0207604
USER	6l91_repx	0	THRA17W	17	A		THR	TRP	0.497202
USER	6l91_repx	0	THRA17Y	17	A		THR	TYR	0.375462
USER	6l91_repx	0	THRA18A	18	A		THR	ALA	-0.00279623
USER	6l91_repx	0	THRA18C	18	A		THR	CYS	-0.276021
USER	6l91_repx	0	THRA18D	18	A		THR	ASP	0.786013
USER	6l91_repx	0	THRA18E	18	A		THR	GLU	0.19849
USER	6l91_repx	0	THRA18F	18	A		THR	PHE	-1.35677
USER	6l91_repx	0	THRA18G	18	A		THR	GLY	0.691833
USER	6l91_repx	0	THRA18H	18	A		THR	HIS	0.158556
USER	6l91_repx	0	THRA18I	18	A		THR	ILE	-0.984924
USER	6l91_repx	0	THRA18K	18	A		THR	LYS	-0.235506
USER	6l91_repx	0	THRA18L	18	A		THR	LEU	-1.26755
USER	6l91_repx	0	THRA18M	18	A		THR	MET	-0.113145
USER	6l91_repx	0	THRA18N	18	A		THR	ASN	0.628436
USER	6l91_repx	0	THRA18P	18	A		THR	PRO	6.2342
USER	6l91_repx	0	THRA18Q	18	A		THR	GLN	0.0845408
USER	6l91_repx	0	THRA18R	18	A		THR	ARG	-0.467774
USER	6l91_repx	0	THRA18S	18	A		THR	SER	0.456569
USER	6l91_repx	0	THRA18V	18	A		THR	VAL	-0.847814
USER	6l91_repx	0	THRA18W	18	A		THR	TRP	-0.171403
USER	6l91_repx	0	THRA18Y	18	A		THR	TYR	-1.04977
USER	6l91_repx	0	GLUA19A	19	A		GLU	ALA	0.506929
USER	6l91_repx	0	GLUA19C	19	A		GLU	CYS	0.24175
USER	6l91_repx	0	GLUA19D	19	A		GLU	ASP	0.106869
USER	6l91_repx	0	GLUA19F	19	A		GLU	PHE	-0.216306
USER	6l91_repx	0	GLUA19G	19	A		GLU	GLY	0.739886
USER	6l91_repx	0	GLUA19H	19	A		GLU	HIS	0.452953
USER	6l91_repx	0	GLUA19I	19	A		GLU	ILE	-0.121791
USER	6l91_repx	0	GLUA19K	19	A		GLU	LYS	-0.128057
USER	6l91_repx	0	GLUA19L	19	A		GLU	LEU	-0.182769
USER	6l91_repx	0	GLUA19M	19	A		GLU	MET	0.0956702
USER	6l91_repx	0	GLUA19N	19	A		GLU	ASN	0.362985
USER	6l91_repx	0	GLUA19P	19	A		GLU	PRO	0.194327
USER	6l91_repx	0	GLUA19Q	19	A		GLU	GLN	0.298243
USER	6l91_repx	0	GLUA19R	19	A		GLU	ARG	0.313799
USER	6l91_repx	0	GLUA19S	19	A		GLU	SER	0.690113
USER	6l91_repx	0	GLUA19T	19	A		GLU	THR	0.3258
USER	6l91_repx	0	GLUA19V	19	A		GLU	VAL	0.323213
USER	6l91_repx	0	GLUA19W	19	A		GLU	TRP	0.456074
USER	6l91_repx	0	GLUA19Y	19	A		GLU	TYR	0.0322797
USER	6l91_repx	0	ALAA20C	20	A		ALA	CYS	0.110341
USER	6l91_repx	0	ALAA20D	20	A		ALA	ASP	1.75564
USER	6l91_repx	0	ALAA20E	20	A		ALA	GLU	1.0747
USER	6l91_repx	0	ALAA20F	20	A		ALA	PHE	7.32186
USER	6l91_repx	0	ALAA20G	20	A		ALA	GLY	1.31002
USER	6l91_repx	0	ALAA20H	20	A		ALA	HIS	4.33721
USER	6l91_repx	0	ALAA20I	20	A		ALA	ILE	2.52192
USER	6l91_repx	0	ALAA20K	20	A		ALA	LYS	0.229272
USER	6l91_repx	0	ALAA20L	20	A		ALA	LEU	1.00389
USER	6l91_repx	0	ALAA20M	20	A		ALA	MET	-1.25608
USER	6l91_repx	0	ALAA20N	20	A		ALA	ASN	1.60157
USER	6l91_repx	0	ALAA20P	20	A		ALA	PRO	5.37602
USER	6l91_repx	0	ALAA20Q	20	A		ALA	GLN	0.545813
USER	6l91_repx	0	ALAA20R	20	A		ALA	ARG	0.0463981
USER	6l91_repx	0	ALAA20S	20	A		ALA	SER	0.528874
USER	6l91_repx	0	ALAA20T	20	A		ALA	THR	0.849741
USER	6l91_repx	0	ALAA20V	20	A		ALA	VAL	1.00842
USER	6l91_repx	0	ALAA20W	20	A		ALA	TRP	6.86815
USER	6l91_repx	0	ALAA20Y	20	A		ALA	TYR	8.26028
USER	6l91_repx	0	VALA21A	21	A		VAL	ALA	-0.0348735
USER	6l91_repx	0	VALA21C	21	A		VAL	CYS	0.0231339
USER	6l91_repx	0	VALA21D	21	A		VAL	ASP	0.163106
USER	6l91_repx	0	VALA21E	21	A		VAL	GLU	-0.138574
USER	6l91_repx	0	VALA21F	21	A		VAL	PHE	0.144808
USER	6l91_repx	0	VALA21G	21	A		VAL	GLY	0.182703
USER	6l91_repx	0	VALA21H	21	A		VAL	HIS	0.447171
USER	6l91_repx	0	VALA21I	21	A		VAL	ILE	-0.17454
USER	6l91_repx	0	VALA21K	21	A		VAL	LYS	-0.588443
USER	6l91_repx	0	VALA21L	21	A		VAL	LEU	0.0723505
USER	6l91_repx	0	VALA21M	21	A		VAL	MET	-0.525244
USER	6l91_repx	0	VALA21N	21	A		VAL	ASN	0.27096
USER	6l91_repx	0	VALA21P	21	A		VAL	PRO	-1.11457
USER	6l91_repx	0	VALA21Q	21	A		VAL	GLN	-0.65462
USER	6l91_repx	0	VALA21R	21	A		VAL	ARG	-0.739877
USER	6l91_repx	0	VALA21S	21	A		VAL	SER	0.366122
USER	6l91_repx	0	VALA21T	21	A		VAL	THR	0.221603
USER	6l91_repx	0	VALA21W	21	A		VAL	TRP	0.000637784
USER	6l91_repx	0	VALA21Y	21	A		VAL	TYR	0.178554
USER	6l91_repx	0	ASPA22A	22	A		ASP	ALA	6.20688
USER	6l91_repx	0	ASPA22C	22	A		ASP	CYS	5.64476
USER	6l91_repx	0	ASPA22E	22	A		ASP	GLU	3.91795
USER	6l91_repx	0	ASPA22F	22	A		ASP	PHE	5.96155
USER	6l91_repx	0	ASPA22G	22	A		ASP	GLY	5.70109
USER	6l91_repx	0	ASPA22H	22	A		ASP	HIS	6.9804
USER	6l91_repx	0	ASPA22I	22	A		ASP	ILE	6.32925
USER	6l91_repx	0	ASPA22K	22	A		ASP	LYS	6.06772
USER	6l91_repx	0	ASPA22L	22	A		ASP	LEU	5.70507
USER	6l91_repx	0	ASPA22M	22	A		ASP	MET	5.19391
USER	6l91_repx	0	ASPA22N	22	A		ASP	ASN	4.17777
USER	6l91_repx	0	ASPA22P	22	A		ASP	PRO	9.23907
USER	6l91_repx	0	ASPA22Q	22	A		ASP	GLN	5.61219
USER	6l91_repx	0	ASPA22R	22	A		ASP	ARG	6.37163
USER	6l91_repx	0	ASPA22S	22	A		ASP	SER	5.24088
USER	6l91_repx	0	ASPA22T	22	A		ASP	THR	5.10587
USER	6l91_repx	0	ASPA22V	22	A		ASP	VAL	6.91515
USER	6l91_repx	0	ASPA22W	22	A		ASP	TRP	6.74417
USER	6l91_repx	0	ASPA22Y	22	A		ASP	TYR	6.59468
USER	6l91_repx	0	ALAA23C	23	A		ALA	CYS	0.749334
USER	6l91_repx	0	ALAA23D	23	A		ALA	ASP	0.856353
USER	6l91_repx	0	ALAA23E	23	A		ALA	GLU	0.710172
USER	6l91_repx	0	ALAA23F	23	A		ALA	PHE	-0.026376
USER	6l91_repx	0	ALAA23G	23	A		ALA	GLY	1.38102
USER	6l91_repx	0	ALAA23H	23	A		ALA	HIS	0.737686
USER	6l91_repx	0	ALAA23I	23	A		ALA	ILE	0.588748
USER	6l91_repx	0	ALAA23K	23	A		ALA	LYS	-0.236635
USER	6l91_repx	0	ALAA23L	23	A		ALA	LEU	-0.474226
USER	6l91_repx	0	ALAA23M	23	A		ALA	MET	-0.834328
USER	6l91_repx	0	ALAA23N	23	A		ALA	ASN	0.798514
USER	6l91_repx	0	ALAA23P	23	A		ALA	PRO	-0.725617
USER	6l91_repx	0	ALAA23Q	23	A		ALA	GLN	-0.0541811
USER	6l91_repx	0	ALAA23R	23	A		ALA	ARG	0.116577
USER	6l91_repx	0	ALAA23S	23	A		ALA	SER	0.655965
USER	6l91_repx	0	ALAA23T	23	A		ALA	THR	0.476421
USER	6l91_repx	0	ALAA23V	23	A		ALA	VAL	1.49974
USER	6l91_repx	0	ALAA23W	23	A		ALA	TRP	-0.203474
USER	6l91_repx	0	ALAA23Y	23	A		ALA	TYR	0.13447
USER	6l91_repx	0	ALAA24C	24	A		ALA	CYS	0.953513
USER	6l91_repx	0	ALAA24D	24	A		ALA	ASP	0.492321
USER	6l91_repx	0	ALAA24E	24	A		ALA	GLU	0.413942
USER	6l91_repx	0	ALAA24F	24	A		ALA	PHE	0.289448
USER	6l91_repx	0	ALAA24G	24	A		ALA	GLY	0.773343
USER	6l91_repx	0	ALAA24H	24	A		ALA	HIS	0.60229
USER	6l91_repx	0	ALAA24I	24	A		ALA	ILE	0.38671
USER	6l91_repx	0	ALAA24K	24	A		ALA	LYS	0.357252
USER	6l91_repx	0	ALAA24L	24	A		ALA	LEU	0.373899
USER	6l91_repx	0	ALAA24M	24	A		ALA	MET	0.0207289
USER	6l91_repx	0	ALAA24N	24	A		ALA	ASN	0.556799
USER	6l91_repx	0	ALAA24P	24	A		ALA	PRO	0.938761
USER	6l91_repx	0	ALAA24Q	24	A		ALA	GLN	0.511946
USER	6l91_repx	0	ALAA24R	24	A		ALA	ARG	0.425188
USER	6l91_repx	0	ALAA24S	24	A		ALA	SER	0.552769
USER	6l91_repx	0	ALAA24T	24	A		ALA	THR	0.569015
USER	6l91_repx	0	ALAA24V	24	A		ALA	VAL	0.895764
USER	6l91_repx	0	ALAA24W	24	A		ALA	TRP	0.830843
USER	6l91_repx	0	ALAA24Y	24	A		ALA	TYR	0.315456
USER	6l91_repx	0	THRA25A	25	A		THR	ALA	0.546658
USER	6l91_repx	0	THRA25C	25	A		THR	CYS	0.956759
USER	6l91_repx	0	THRA25D	25	A		THR	ASP	1.01052
USER	6l91_repx	0	THRA25E	25	A		THR	GLU	0.514697
USER	6l91_repx	0	THRA25F	25	A		THR	PHE	0.239149
USER	6l91_repx	0	THRA25G	25	A		THR	GLY	1.78229
USER	6l91_repx	0	THRA25H	25	A		THR	HIS	0.0583522
USER	6l91_repx	0	THRA25I	25	A		THR	ILE	0.0383142
USER	6l91_repx	0	THRA25K	25	A		THR	LYS	0.261978
USER	6l91_repx	0	THRA25L	25	A		THR	LEU	0.0567785
USER	6l91_repx	0	THRA25M	25	A		THR	MET	-0.158911
USER	6l91_repx	0	THRA25N	25	A		THR	ASN	-0.295771
USER	6l91_repx	0	THRA25P	25	A		THR	PRO	2.62635
USER	6l91_repx	0	THRA25Q	25	A		THR	GLN	0.0327586
USER	6l91_repx	0	THRA25R	25	A		THR	ARG	0.622604
USER	6l91_repx	0	THRA25S	25	A		THR	SER	0.392428
USER	6l91_repx	0	THRA25V	25	A		THR	VAL	0.423659
USER	6l91_repx	0	THRA25W	25	A		THR	TRP	0.226689
USER	6l91_repx	0	THRA25Y	25	A		THR	TYR	0.328618
USER	6l91_repx	0	ALAA26C	26	A		ALA	CYS	2.6796
USER	6l91_repx	0	ALAA26D	26	A		ALA	ASP	7.93794
USER	6l91_repx	0	ALAA26E	26	A		ALA	GLU	10.8211
USER	6l91_repx	0	ALAA26F	26	A		ALA	PHE	27.3177
USER	6l91_repx	0	ALAA26G	26	A		ALA	GLY	1.97276
USER	6l91_repx	0	ALAA26H	26	A		ALA	HIS	26.8006
USER	6l91_repx	0	ALAA26I	26	A		ALA	ILE	5.8741
USER	6l91_repx	0	ALAA26K	26	A		ALA	LYS	11.0942
USER	6l91_repx	0	ALAA26L	26	A		ALA	LEU	7.52599
USER	6l91_repx	0	ALAA26M	26	A		ALA	MET	6.4988
USER	6l91_repx	0	ALAA26N	26	A		ALA	ASN	6.50791
USER	6l91_repx	0	ALAA26P	26	A		ALA	PRO	5.4497
USER	6l91_repx	0	ALAA26Q	26	A		ALA	GLN	6.15846
USER	6l91_repx	0	ALAA26R	26	A		ALA	ARG	18.5241
USER	6l91_repx	0	ALAA26S	26	A		ALA	SER	0.703271
USER	6l91_repx	0	ALAA26T	26	A		ALA	THR	3.56639
USER	6l91_repx	0	ALAA26V	26	A		ALA	VAL	4.11044
USER	6l91_repx	0	ALAA26W	26	A		ALA	TRP	30.1151
USER	6l91_repx	0	ALAA26Y	26	A		ALA	TYR	36.0879
USER	6l91_repx	0	GLUA27A	27	A		GLU	ALA	0.486582
USER	6l91_repx	0	GLUA27C	27	A		GLU	CYS	1.00962
USER	6l91_repx	0	GLUA27D	27	A		GLU	ASP	1.50071
USER	6l91_repx	0	GLUA27F	27	A		GLU	PHE	-0.609758
USER	6l91_repx	0	GLUA27G	27	A		GLU	GLY	1.76704
USER	6l91_repx	0	GLUA27H	27	A		GLU	HIS	0.806303
USER	6l91_repx	0	GLUA27I	27	A		GLU	ILE	3.62021
USER	6l91_repx	0	GLUA27K	27	A		GLU	LYS	-0.0969342
USER	6l91_repx	0	GLUA27L	27	A		GLU	LEU	-0.913387
USER	6l91_repx	0	GLUA27M	27	A		GLU	MET	-1.25829
USER	6l91_repx	0	GLUA27N	27	A		GLU	ASN	1.35552
USER	6l91_repx	0	GLUA27P	27	A		GLU	PRO	7.31259
USER	6l91_repx	0	GLUA27Q	27	A		GLU	GLN	0.347722
USER	6l91_repx	0	GLUA27R	27	A		GLU	ARG	0.304652
USER	6l91_repx	0	GLUA27S	27	A		GLU	SER	0.805986
USER	6l91_repx	0	GLUA27T	27	A		GLU	THR	2.61067
USER	6l91_repx	0	GLUA27V	27	A		GLU	VAL	1.87767
USER	6l91_repx	0	GLUA27W	27	A		GLU	TRP	0.0091521
USER	6l91_repx	0	GLUA27Y	27	A		GLU	TYR	-0.0165199
USER	6l91_repx	0	LYSA28A	28	A		LYS	ALA	0.283037
USER	6l91_repx	0	LYSA28C	28	A		LYS	CYS	0.909264
USER	6l91_repx	0	LYSA28D	28	A		LYS	ASP	0.774852
USER	6l91_repx	0	LYSA28E	28	A		LYS	GLU	0.332203
USER	6l91_repx	0	LYSA28F	28	A		LYS	PHE	-0.180113
USER	6l91_repx	0	LYSA28G	28	A		LYS	GLY	1.10922
USER	6l91_repx	0	LYSA28H	28	A		LYS	HIS	0.558021
USER	6l91_repx	0	LYSA28I	28	A		LYS	ILE	0.0589101
USER	6l91_repx	0	LYSA28L	28	A		LYS	LEU	-0.000492666
USER	6l91_repx	0	LYSA28M	28	A		LYS	MET	-0.308561
USER	6l91_repx	0	LYSA28N	28	A		LYS	ASN	0.546687
USER	6l91_repx	0	LYSA28P	28	A		LYS	PRO	2.78742
USER	6l91_repx	0	LYSA28Q	28	A		LYS	GLN	0.0901349
USER	6l91_repx	0	LYSA28R	28	A		LYS	ARG	0.0468697
USER	6l91_repx	0	LYSA28S	28	A		LYS	SER	0.219711
USER	6l91_repx	0	LYSA28T	28	A		LYS	THR	0.0944603
USER	6l91_repx	0	LYSA28V	28	A		LYS	VAL	0.582488
USER	6l91_repx	0	LYSA28W	28	A		LYS	TRP	-0.0607525
USER	6l91_repx	0	LYSA28Y	28	A		LYS	TYR	-0.0744838
USER	6l91_repx	0	VALA29A	29	A		VAL	ALA	0.104516
USER	6l91_repx	0	VALA29C	29	A		VAL	CYS	0.70011
USER	6l91_repx	0	VALA29D	29	A		VAL	ASP	-0.107954
USER	6l91_repx	0	VALA29E	29	A		VAL	GLU	-0.0203451
USER	6l91_repx	0	VALA29F	29	A		VAL	PHE	-0.758768
USER	6l91_repx	0	VALA29G	29	A		VAL	GLY	0.89103
USER	6l91_repx	0	VALA29H	29	A		VAL	HIS	0.126403
USER	6l91_repx	0	VALA29I	29	A		VAL	ILE	-0.912548
USER	6l91_repx	0	VALA29K	29	A		VAL	LYS	-0.861173
USER	6l91_repx	0	VALA29L	29	A		VAL	LEU	-0.887731
USER	6l91_repx	0	VALA29M	29	A		VAL	MET	-0.676998
USER	6l91_repx	0	VALA29N	29	A		VAL	ASN	0.474791
USER	6l91_repx	0	VALA29P	29	A		VAL	PRO	2.10565
USER	6l91_repx	0	VALA29Q	29	A		VAL	GLN	-0.419733
USER	6l91_repx	0	VALA29R	29	A		VAL	ARG	-0.802725
USER	6l91_repx	0	VALA29S	29	A		VAL	SER	0.599536
USER	6l91_repx	0	VALA29T	29	A		VAL	THR	-0.0331998
USER	6l91_repx	0	VALA29W	29	A		VAL	TRP	-0.699496
USER	6l91_repx	0	VALA29Y	29	A		VAL	TYR	-0.649689
USER	6l91_repx	0	PHEA30A	30	A		PHE	ALA	3.34237
USER	6l91_repx	0	PHEA30C	30	A		PHE	CYS	3.27726
USER	6l91_repx	0	PHEA30D	30	A		PHE	ASP	5.74899
USER	6l91_repx	0	PHEA30E	30	A		PHE	GLU	5.61148
USER	6l91_repx	0	PHEA30G	30	A		PHE	GLY	5.18816
USER	6l91_repx	0	PHEA30H	30	A		PHE	HIS	3.66675
USER	6l91_repx	0	PHEA30I	30	A		PHE	ILE	3.65061
USER	6l91_repx	0	PHEA30K	30	A		PHE	LYS	4.53198
USER	6l91_repx	0	PHEA30L	30	A		PHE	LEU	1.24186
USER	6l91_repx	0	PHEA30M	30	A		PHE	MET	0.649279
USER	6l91_repx	0	PHEA30N	30	A		PHE	ASN	4.4678
USER	6l91_repx	0	PHEA30P	30	A		PHE	PRO	6.19075
USER	6l91_repx	0	PHEA30Q	30	A		PHE	GLN	4.25916
USER	6l91_repx	0	PHEA30R	30	A		PHE	ARG	4.126
USER	6l91_repx	0	PHEA30S	30	A		PHE	SER	3.86857
USER	6l91_repx	0	PHEA30T	30	A		PHE	THR	2.50712
USER	6l91_repx	0	PHEA30V	30	A		PHE	VAL	4.11776
USER	6l91_repx	0	PHEA30W	30	A		PHE	TRP	7.73152
USER	6l91_repx	0	PHEA30Y	30	A		PHE	TYR	3.60493
USER	6l91_repx	0	LYSA31A	31	A		LYS	ALA	0.895998
USER	6l91_repx	0	LYSA31C	31	A		LYS	CYS	1.29414
USER	6l91_repx	0	LYSA31D	31	A		LYS	ASP	1.90163
USER	6l91_repx	0	LYSA31E	31	A		LYS	GLU	0.753044
USER	6l91_repx	0	LYSA31F	31	A		LYS	PHE	-0.742278
USER	6l91_repx	0	LYSA31G	31	A		LYS	GLY	1.71165
USER	6l91_repx	0	LYSA31H	31	A		LYS	HIS	0.365471
USER	6l91_repx	0	LYSA31I	31	A		LYS	ILE	0.0580731
USER	6l91_repx	0	LYSA31L	31	A		LYS	LEU	-0.210486
USER	6l91_repx	0	LYSA31M	31	A		LYS	MET	-0.418379
USER	6l91_repx	0	LYSA31N	31	A		LYS	ASN	0.579111
USER	6l91_repx	0	LYSA31P	31	A		LYS	PRO	4.08207
USER	6l91_repx	0	LYSA31Q	31	A		LYS	GLN	0.708186
USER	6l91_repx	0	LYSA31R	31	A		LYS	ARG	0.452169
USER	6l91_repx	0	LYSA31S	31	A		LYS	SER	1.0536
USER	6l91_repx	0	LYSA31T	31	A		LYS	THR	0.8303
USER	6l91_repx	0	LYSA31V	31	A		LYS	VAL	0.685743
USER	6l91_repx	0	LYSA31W	31	A		LYS	TRP	0.243796
USER	6l91_repx	0	LYSA31Y	31	A		LYS	TYR	-0.380926
USER	6l91_repx	0	GLNA32A	32	A		GLN	ALA	0.182314
USER	6l91_repx	0	GLNA32C	32	A		GLN	CYS	0.878115
USER	6l91_repx	0	GLNA32D	32	A		GLN	ASP	0.83261
USER	6l91_repx	0	GLNA32E	32	A		GLN	GLU	0.541491
USER	6l91_repx	0	GLNA32F	32	A		GLN	PHE	0.0245059
USER	6l91_repx	0	GLNA32G	32	A		GLN	GLY	0.90078
USER	6l91_repx	0	GLNA32H	32	A		GLN	HIS	0.230529
USER	6l91_repx	0	GLNA32I	32	A		GLN	ILE	-0.141061
USER	6l91_repx	0	GLNA32K	32	A		GLN	LYS	-0.0698795
USER	6l91_repx	0	GLNA32L	32	A		GLN	LEU	-0.133788
USER	6l91_repx	0	GLNA32M	32	A		GLN	MET	-0.263907
USER	6l91_repx	0	GLNA32N	32	A		GLN	ASN	0.243002
USER	6l91_repx	0	GLNA32P	32	A		GLN	PRO	2.18714
USER	6l91_repx	0	GLNA32R	32	A		GLN	ARG	-0.358303
USER	6l91_repx	0	GLNA32S	32	A		GLN	SER	0.140736
USER	6l91_repx	0	GLNA32T	32	A		GLN	THR	0.196979
USER	6l91_repx	0	GLNA32V	32	A		GLN	VAL	0.538301
USER	6l91_repx	0	GLNA32W	32	A		GLN	TRP	-0.0826816
USER	6l91_repx	0	GLNA32Y	32	A		GLN	TYR	0.298523
USER	6l91_repx	0	TYRA33A	33	A		TYR	ALA	1.21999
USER	6l91_repx	0	TYRA33C	33	A		TYR	CYS	1.88562
USER	6l91_repx	0	TYRA33D	33	A		TYR	ASP	2.25544
USER	6l91_repx	0	TYRA33E	33	A		TYR	GLU	1.1389
USER	6l91_repx	0	TYRA33F	33	A		TYR	PHE	-0.260187
USER	6l91_repx	0	TYRA33G	33	A		TYR	GLY	2.29232
USER	6l91_repx	0	TYRA33H	33	A		TYR	HIS	1.38806
USER	6l91_repx	0	TYRA33I	33	A		TYR	ILE	0.117784
USER	6l91_repx	0	TYRA33K	33	A		TYR	LYS	0.216919
USER	6l91_repx	0	TYRA33L	33	A		TYR	LEU	-0.264238
USER	6l91_repx	0	TYRA33M	33	A		TYR	MET	-0.33939
USER	6l91_repx	0	TYRA33N	33	A		TYR	ASN	1.23636
USER	6l91_repx	0	TYRA33P	33	A		TYR	PRO	4.82679
USER	6l91_repx	0	TYRA33Q	33	A		TYR	GLN	0.969392
USER	6l91_repx	0	TYRA33R	33	A		TYR	ARG	0.533943
USER	6l91_repx	0	TYRA33S	33	A		TYR	SER	1.98658
USER	6l91_repx	0	TYRA33T	33	A		TYR	THR	1.80745
USER	6l91_repx	0	TYRA33V	33	A		TYR	VAL	1.06238
USER	6l91_repx	0	TYRA33W	33	A		TYR	TRP	0.023962
USER	6l91_repx	0	ALAA34C	34	A		ALA	CYS	0.289622
USER	6l91_repx	0	ALAA34D	34	A		ALA	ASP	6.70015
USER	6l91_repx	0	ALAA34E	34	A		ALA	GLU	4.06997
USER	6l91_repx	0	ALAA34F	34	A		ALA	PHE	9.38854
USER	6l91_repx	0	ALAA34G	34	A		ALA	GLY	1.82181
USER	6l91_repx	0	ALAA34H	34	A		ALA	HIS	11.244
USER	6l91_repx	0	ALAA34I	34	A		ALA	ILE	-0.852287
USER	6l91_repx	0	ALAA34K	34	A		ALA	LYS	4.48574
USER	6l91_repx	0	ALAA34L	34	A		ALA	LEU	4.00233
USER	6l91_repx	0	ALAA34M	34	A		ALA	MET	3.09937
USER	6l91_repx	0	ALAA34N	34	A		ALA	ASN	4.18025
USER	6l91_repx	0	ALAA34P	34	A		ALA	PRO	4.17832
USER	6l91_repx	0	ALAA34Q	34	A		ALA	GLN	4.87137
USER	6l91_repx	0	ALAA34R	34	A		ALA	ARG	3.41784
USER	6l91_repx	0	ALAA34S	34	A		ALA	SER	0.50249
USER	6l91_repx	0	ALAA34T	34	A		ALA	THR	-0.153398
USER	6l91_repx	0	ALAA34V	34	A		ALA	VAL	-0.219686
USER	6l91_repx	0	ALAA34W	34	A		ALA	TRP	15.2371
USER	6l91_repx	0	ALAA34Y	34	A		ALA	TYR	10.5205
USER	6l91_repx	0	ASNA35A	35	A		ASN	ALA	0.0646261
USER	6l91_repx	0	ASNA35C	35	A		ASN	CYS	0.792743
USER	6l91_repx	0	ASNA35D	35	A		ASN	ASP	1.48293
USER	6l91_repx	0	ASNA35E	35	A		ASN	GLU	0.733677
USER	6l91_repx	0	ASNA35F	35	A		ASN	PHE	-0.328588
USER	6l91_repx	0	ASNA35G	35	A		ASN	GLY	0.957875
USER	6l91_repx	0	ASNA35H	35	A		ASN	HIS	-0.341714
USER	6l91_repx	0	ASNA35I	35	A		ASN	ILE	-0.0460646
USER	6l91_repx	0	ASNA35K	35	A		ASN	LYS	-0.210966
USER	6l91_repx	0	ASNA35L	35	A		ASN	LEU	-0.220795
USER	6l91_repx	0	ASNA35M	35	A		ASN	MET	-0.501091
USER	6l91_repx	0	ASNA35P	35	A		ASN	PRO	3.00236
USER	6l91_repx	0	ASNA35Q	35	A		ASN	GLN	-0.212245
USER	6l91_repx	0	ASNA35R	35	A		ASN	ARG	-0.19397
USER	6l91_repx	0	ASNA35S	35	A		ASN	SER	0.31699
USER	6l91_repx	0	ASNA35T	35	A		ASN	THR	0.813176
USER	6l91_repx	0	ASNA35V	35	A		ASN	VAL	0.574374
USER	6l91_repx	0	ASNA35W	35	A		ASN	TRP	0.0828198
USER	6l91_repx	0	ASNA35Y	35	A		ASN	TYR	-0.24103
USER	6l91_repx	0	ASPA36A	36	A		ASP	ALA	-0.944737
USER	6l91_repx	0	ASPA36C	36	A		ASP	CYS	-0.447571
USER	6l91_repx	0	ASPA36E	36	A		ASP	GLU	-0.596754
USER	6l91_repx	0	ASPA36F	36	A		ASP	PHE	-1.01489
USER	6l91_repx	0	ASPA36G	36	A		ASP	GLY	-0.673943
USER	6l91_repx	0	ASPA36H	36	A		ASP	HIS	-0.134102
USER	6l91_repx	0	ASPA36I	36	A		ASP	ILE	-0.157653
USER	6l91_repx	0	ASPA36K	36	A		ASP	LYS	-1.3578
USER	6l91_repx	0	ASPA36L	36	A		ASP	LEU	-1.25555
USER	6l91_repx	0	ASPA36M	36	A		ASP	MET	-1.31658
USER	6l91_repx	0	ASPA36N	36	A		ASP	ASN	-0.439542
USER	6l91_repx	0	ASPA36P	36	A		ASP	PRO	1.64932
USER	6l91_repx	0	ASPA36Q	36	A		ASP	GLN	-0.6157
USER	6l91_repx	0	ASPA36R	36	A		ASP	ARG	-1.42226
USER	6l91_repx	0	ASPA36S	36	A		ASP	SER	-0.808459
USER	6l91_repx	0	ASPA36T	36	A		ASP	THR	0.144686
USER	6l91_repx	0	ASPA36V	36	A		ASP	VAL	0.386538
USER	6l91_repx	0	ASPA36W	36	A		ASP	TRP	-0.134822
USER	6l91_repx	0	ASPA36Y	36	A		ASP	TYR	-0.980773
USER	6l91_repx	0	ASNA37A	37	A		ASN	ALA	0.881443
USER	6l91_repx	0	ASNA37C	37	A		ASN	CYS	0.296257
USER	6l91_repx	0	ASNA37D	37	A		ASN	ASP	1.62084
USER	6l91_repx	0	ASNA37E	37	A		ASN	GLU	0.563017
USER	6l91_repx	0	ASNA37F	37	A		ASN	PHE	0.0894903
USER	6l91_repx	0	ASNA37G	37	A		ASN	GLY	1.44161
USER	6l91_repx	0	ASNA37H	37	A		ASN	HIS	0.106422
USER	6l91_repx	0	ASNA37I	37	A		ASN	ILE	0.347155
USER	6l91_repx	0	ASNA37K	37	A		ASN	LYS	-0.136601
USER	6l91_repx	0	ASNA37L	37	A		ASN	LEU	0.181309
USER	6l91_repx	0	ASNA37M	37	A		ASN	MET	0.218233
USER	6l91_repx	0	ASNA37P	37	A		ASN	PRO	6.25307
USER	6l91_repx	0	ASNA37Q	37	A		ASN	GLN	0.480546
USER	6l91_repx	0	ASNA37R	37	A		ASN	ARG	-0.960866
USER	6l91_repx	0	ASNA37S	37	A		ASN	SER	1.37058
USER	6l91_repx	0	ASNA37T	37	A		ASN	THR	0.206308
USER	6l91_repx	0	ASNA37V	37	A		ASN	VAL	0.640195
USER	6l91_repx	0	ASNA37W	37	A		ASN	TRP	0.635207
USER	6l91_repx	0	ASNA37Y	37	A		ASN	TYR	0.166152
USER	6l91_repx	0	GLYA38A	38	A		GLY	ALA	2.36527
USER	6l91_repx	0	GLYA38C	38	A		GLY	CYS	2.14953
USER	6l91_repx	0	GLYA38D	38	A		GLY	ASP	2.6226
USER	6l91_repx	0	GLYA38E	38	A		GLY	GLU	2.46525
USER	6l91_repx	0	GLYA38F	38	A		GLY	PHE	2.12828
USER	6l91_repx	0	GLYA38H	38	A		GLY	HIS	2.30917
USER	6l91_repx	0	GLYA38I	38	A		GLY	ILE	4.59611
USER	6l91_repx	0	GLYA38K	38	A		GLY	LYS	1.4738
USER	6l91_repx	0	GLYA38L	38	A		GLY	LEU	2.2422
USER	6l91_repx	0	GLYA38M	38	A		GLY	MET	2.25801
USER	6l91_repx	0	GLYA38N	38	A		GLY	ASN	1.76025
USER	6l91_repx	0	GLYA38P	38	A		GLY	PRO	5.54146
USER	6l91_repx	0	GLYA38Q	38	A		GLY	GLN	2.18174
USER	6l91_repx	0	GLYA38R	38	A		GLY	ARG	1.5228
USER	6l91_repx	0	GLYA38S	38	A		GLY	SER	2.15188
USER	6l91_repx	0	GLYA38T	38	A		GLY	THR	2.94891
USER	6l91_repx	0	GLYA38V	38	A		GLY	VAL	3.12301
USER	6l91_repx	0	GLYA38W	38	A		GLY	TRP	2.32898
USER	6l91_repx	0	GLYA38Y	38	A		GLY	TYR	2.14168
USER	6l91_repx	0	VALA39A	39	A		VAL	ALA	2.59866
USER	6l91_repx	0	VALA39C	39	A		VAL	CYS	1.8295
USER	6l91_repx	0	VALA39D	39	A		VAL	ASP	4.05469
USER	6l91_repx	0	VALA39E	39	A		VAL	GLU	3.80915
USER	6l91_repx	0	VALA39F	39	A		VAL	PHE	1.28359
USER	6l91_repx	0	VALA39G	39	A		VAL	GLY	3.50138
USER	6l91_repx	0	VALA39H	39	A		VAL	HIS	2.93276
USER	6l91_repx	0	VALA39I	39	A		VAL	ILE	-0.911833
USER	6l91_repx	0	VALA39K	39	A		VAL	LYS	2.11567
USER	6l91_repx	0	VALA39L	39	A		VAL	LEU	-0.0781971
USER	6l91_repx	0	VALA39M	39	A		VAL	MET	0.438395
USER	6l91_repx	0	VALA39N	39	A		VAL	ASN	2.7435
USER	6l91_repx	0	VALA39P	39	A		VAL	PRO	5.67933
USER	6l91_repx	0	VALA39Q	39	A		VAL	GLN	2.24558
USER	6l91_repx	0	VALA39R	39	A		VAL	ARG	2.26125
USER	6l91_repx	0	VALA39S	39	A		VAL	SER	3.42588
USER	6l91_repx	0	VALA39T	39	A		VAL	THR	1.63657
USER	6l91_repx	0	VALA39W	39	A		VAL	TRP	3.80034
USER	6l91_repx	0	VALA39Y	39	A		VAL	TYR	1.88583
USER	6l91_repx	0	ASPA40A	40	A		ASP	ALA	0.181639
USER	6l91_repx	0	ASPA40C	40	A		ASP	CYS	-0.358124
USER	6l91_repx	0	ASPA40E	40	A		ASP	GLU	-0.148225
USER	6l91_repx	0	ASPA40F	40	A		ASP	PHE	-1.04489
USER	6l91_repx	0	ASPA40G	40	A		ASP	GLY	0.702447
USER	6l91_repx	0	ASPA40H	40	A		ASP	HIS	-0.423336
USER	6l91_repx	0	ASPA40I	40	A		ASP	ILE	-0.984234
USER	6l91_repx	0	ASPA40K	40	A		ASP	LYS	-1.85245
USER	6l91_repx	0	ASPA40L	40	A		ASP	LEU	-0.992038
USER	6l91_repx	0	ASPA40M	40	A		ASP	MET	-0.745506
USER	6l91_repx	0	ASPA40N	40	A		ASP	ASN	-0.468607
USER	6l91_repx	0	ASPA40P	40	A		ASP	PRO	2.17254
USER	6l91_repx	0	ASPA40Q	40	A		ASP	GLN	-0.932939
USER	6l91_repx	0	ASPA40R	40	A		ASP	ARG	-1.60737
USER	6l91_repx	0	ASPA40S	40	A		ASP	SER	-0.566923
USER	6l91_repx	0	ASPA40T	40	A		ASP	THR	-0.570377
USER	6l91_repx	0	ASPA40V	40	A		ASP	VAL	-0.546044
USER	6l91_repx	0	ASPA40W	40	A		ASP	TRP	0.273211
USER	6l91_repx	0	ASPA40Y	40	A		ASP	TYR	-1.44438
USER	6l91_repx	0	GLYA41A	41	A		GLY	ALA	7.92246
USER	6l91_repx	0	GLYA41C	41	A		GLY	CYS	11.5753
USER	6l91_repx	0	GLYA41D	41	A		GLY	ASP	18.3524
USER	6l91_repx	0	GLYA41E	41	A		GLY	GLU	16.8844
USER	6l91_repx	0	GLYA41F	41	A		GLY	PHE	19.3896
USER	6l91_repx	0	GLYA41H	41	A		GLY	HIS	17.8445
USER	6l91_repx	0	GLYA41I	41	A		GLY	ILE	23.7115
USER	6l91_repx	0	GLYA41K	41	A		GLY	LYS	15.0554
USER	6l91_repx	0	GLYA41L	41	A		GLY	LEU	19.0142
USER	6l91_repx	0	GLYA41M	41	A		GLY	MET	15.0889
USER	6l91_repx	0	GLYA41N	41	A		GLY	ASN	15.8864
USER	6l91_repx	0	GLYA41P	41	A		GLY	PRO	16.6536
USER	6l91_repx	0	GLYA41Q	41	A		GLY	GLN	14.7625
USER	6l91_repx	0	GLYA41R	41	A		GLY	ARG	15.1092
USER	6l91_repx	0	GLYA41S	41	A		GLY	SER	12.0181
USER	6l91_repx	0	GLYA41T	41	A		GLY	THR	18.3788
USER	6l91_repx	0	GLYA41V	41	A		GLY	VAL	19.5901
USER	6l91_repx	0	GLYA41W	41	A		GLY	TRP	22.6087
USER	6l91_repx	0	GLYA41Y	41	A		GLY	TYR	19.4958
USER	6l91_repx	0	GLUA42A	42	A		GLU	ALA	-0.133155
USER	6l91_repx	0	GLUA42C	42	A		GLU	CYS	-0.0132286
USER	6l91_repx	0	GLUA42D	42	A		GLU	ASP	0.0333659
USER	6l91_repx	0	GLUA42F	42	A		GLU	PHE	-0.419334
USER	6l91_repx	0	GLUA42G	42	A		GLU	GLY	0.26997
USER	6l91_repx	0	GLUA42H	42	A		GLU	HIS	0.157508
USER	6l91_repx	0	GLUA42I	42	A		GLU	ILE	0.147929
USER	6l91_repx	0	GLUA42K	42	A		GLU	LYS	-0.487184
USER	6l91_repx	0	GLUA42L	42	A		GLU	LEU	-0.476176
USER	6l91_repx	0	GLUA42M	42	A		GLU	MET	-0.527861
USER	6l91_repx	0	GLUA42N	42	A		GLU	ASN	-0.0624959
USER	6l91_repx	0	GLUA42P	42	A		GLU	PRO	1.57607
USER	6l91_repx	0	GLUA42Q	42	A		GLU	GLN	-0.118668
USER	6l91_repx	0	GLUA42R	42	A		GLU	ARG	-0.327608
USER	6l91_repx	0	GLUA42S	42	A		GLU	SER	0.0569315
USER	6l91_repx	0	GLUA42T	42	A		GLU	THR	0.067098
USER	6l91_repx	0	GLUA42V	42	A		GLU	VAL	0.22733
USER	6l91_repx	0	GLUA42W	42	A		GLU	TRP	-0.0838414
USER	6l91_repx	0	GLUA42Y	42	A		GLU	TYR	-0.362534
USER	6l91_repx	0	TRPA43A	43	A		TRP	ALA	3.89486
USER	6l91_repx	0	TRPA43C	43	A		TRP	CYS	3.65523
USER	6l91_repx	0	TRPA43D	43	A		TRP	ASP	4.45632
USER	6l91_repx	0	TRPA43E	43	A		TRP	GLU	4.23468
USER	6l91_repx	0	TRPA43F	43	A		TRP	PHE	1.26279
USER	6l91_repx	0	TRPA43G	43	A		TRP	GLY	4.40367
USER	6l91_repx	0	TRPA43H	43	A		TRP	HIS	3.38489
USER	6l91_repx	0	TRPA43I	43	A		TRP	ILE	2.86251
USER	6l91_repx	0	TRPA43K	43	A		TRP	LYS	3.50397
USER	6l91_repx	0	TRPA43L	43	A		TRP	LEU	2.18603
USER	6l91_repx	0	TRPA43M	43	A		TRP	MET	1.73967
USER	6l91_repx	0	TRPA43N	43	A		TRP	ASN	2.7912
USER	6l91_repx	0	TRPA43P	43	A		TRP	PRO	4.21145
USER	6l91_repx	0	TRPA43Q	43	A		TRP	GLN	3.97083
USER	6l91_repx	0	TRPA43R	43	A		TRP	ARG	4.13032
USER	6l91_repx	0	TRPA43S	43	A		TRP	SER	4.21787
USER	6l91_repx	0	TRPA43T	43	A		TRP	THR	3.27652
USER	6l91_repx	0	TRPA43V	43	A		TRP	VAL	3.3059
USER	6l91_repx	0	TRPA43Y	43	A		TRP	TYR	2.0435
USER	6l91_repx	0	THRA44A	44	A		THR	ALA	0.530978
USER	6l91_repx	0	THRA44C	44	A		THR	CYS	0.151313
USER	6l91_repx	0	THRA44D	44	A		THR	ASP	1.10557
USER	6l91_repx	0	THRA44E	44	A		THR	GLU	-0.0187004
USER	6l91_repx	0	THRA44F	44	A		THR	PHE	-0.191966
USER	6l91_repx	0	THRA44G	44	A		THR	GLY	0.688876
USER	6l91_repx	0	THRA44H	44	A		THR	HIS	0.378665
USER	6l91_repx	0	THRA44I	44	A		THR	ILE	-0.109522
USER	6l91_repx	0	THRA44K	44	A		THR	LYS	-0.420363
USER	6l91_repx	0	THRA44L	44	A		THR	LEU	-0.175584
USER	6l91_repx	0	THRA44M	44	A		THR	MET	-0.257862
USER	6l91_repx	0	THRA44N	44	A		THR	ASN	0.689164
USER	6l91_repx	0	THRA44P	44	A		THR	PRO	3.58922
USER	6l91_repx	0	THRA44Q	44	A		THR	GLN	0.166745
USER	6l91_repx	0	THRA44R	44	A		THR	ARG	-0.235996
USER	6l91_repx	0	THRA44S	44	A		THR	SER	0.316627
USER	6l91_repx	0	THRA44V	44	A		THR	VAL	0.0710887
USER	6l91_repx	0	THRA44W	44	A		THR	TRP	0.31026
USER	6l91_repx	0	THRA44Y	44	A		THR	TYR	-1.03582
USER	6l91_repx	0	TYRA45A	45	A		TYR	ALA	4.36767
USER	6l91_repx	0	TYRA45C	45	A		TYR	CYS	3.2612
USER	6l91_repx	0	TYRA45D	45	A		TYR	ASP	4.60305
USER	6l91_repx	0	TYRA45E	45	A		TYR	GLU	4.43783
USER	6l91_repx	0	TYRA45F	45	A		TYR	PHE	0.860988
USER	6l91_repx	0	TYRA45G	45	A		TYR	GLY	4.97442
USER	6l91_repx	0	TYRA45H	45	A		TYR	HIS	3.14121
USER	6l91_repx	0	TYRA45I	45	A		TYR	ILE	3.14361
USER	6l91_repx	0	TYRA45K	45	A		TYR	LYS	3.42826
USER	6l91_repx	0	TYRA45L	45	A		TYR	LEU	2.51791
USER	6l91_repx	0	TYRA45M	45	A		TYR	MET	1.61031
USER	6l91_repx	0	TYRA45N	45	A		TYR	ASN	3.72934
USER	6l91_repx	0	TYRA45P	45	A		TYR	PRO	5.86556
USER	6l91_repx	0	TYRA45Q	45	A		TYR	GLN	4.33955
USER	6l91_repx	0	TYRA45R	45	A		TYR	ARG	3.8337
USER	6l91_repx	0	TYRA45S	45	A		TYR	SER	3.94718
USER	6l91_repx	0	TYRA45T	45	A		TYR	THR	4.75283
USER	6l91_repx	0	TYRA45V	45	A		TYR	VAL	4.22165
USER	6l91_repx	0	TYRA45W	45	A		TYR	TRP	4.38567
USER	6l91_repx	0	ASPA46A	46	A		ASP	ALA	0.804075
USER	6l91_repx	0	ASPA46C	46	A		ASP	CYS	0.227301
USER	6l91_repx	0	ASPA46E	46	A		ASP	GLU	0.612973
USER	6l91_repx	0	ASPA46F	46	A		ASP	PHE	-0.395005
USER	6l91_repx	0	ASPA46G	46	A		ASP	GLY	1.00216
USER	6l91_repx	0	ASPA46H	46	A		ASP	HIS	-0.0741741
USER	6l91_repx	0	ASPA46I	46	A		ASP	ILE	-0.192327
USER	6l91_repx	0	ASPA46K	46	A		ASP	LYS	-0.489834
USER	6l91_repx	0	ASPA46L	46	A		ASP	LEU	-0.0656383
USER	6l91_repx	0	ASPA46M	46	A		ASP	MET	-0.374202
USER	6l91_repx	0	ASPA46N	46	A		ASP	ASN	-0.367742
USER	6l91_repx	0	ASPA46P	46	A		ASP	PRO	3.00696
USER	6l91_repx	0	ASPA46Q	46	A		ASP	GLN	-0.120894
USER	6l91_repx	0	ASPA46R	46	A		ASP	ARG	-0.712302
USER	6l91_repx	0	ASPA46S	46	A		ASP	SER	0.9569
USER	6l91_repx	0	ASPA46T	46	A		ASP	THR	0.590753
USER	6l91_repx	0	ASPA46V	46	A		ASP	VAL	0.6066
USER	6l91_repx	0	ASPA46W	46	A		ASP	TRP	-0.43214
USER	6l91_repx	0	ASPA46Y	46	A		ASP	TYR	-0.148939
USER	6l91_repx	0	ASPA47A	47	A		ASP	ALA	1.49417
USER	6l91_repx	0	ASPA47C	47	A		ASP	CYS	1.86708
USER	6l91_repx	0	ASPA47E	47	A		ASP	GLU	1.31566
USER	6l91_repx	0	ASPA47F	47	A		ASP	PHE	0.572949
USER	6l91_repx	0	ASPA47G	47	A		ASP	GLY	2.28692
USER	6l91_repx	0	ASPA47H	47	A		ASP	HIS	2.40568
USER	6l91_repx	0	ASPA47I	47	A		ASP	ILE	1.63552
USER	6l91_repx	0	ASPA47K	47	A		ASP	LYS	1.42234
USER	6l91_repx	0	ASPA47L	47	A		ASP	LEU	1.42522
USER	6l91_repx	0	ASPA47M	47	A		ASP	MET	1.53003
USER	6l91_repx	0	ASPA47N	47	A		ASP	ASN	0.734588
USER	6l91_repx	0	ASPA47P	47	A		ASP	PRO	-0.442307
USER	6l91_repx	0	ASPA47Q	47	A		ASP	GLN	1.64777
USER	6l91_repx	0	ASPA47R	47	A		ASP	ARG	1.82869
USER	6l91_repx	0	ASPA47S	47	A		ASP	SER	1.48553
USER	6l91_repx	0	ASPA47T	47	A		ASP	THR	2.16815
USER	6l91_repx	0	ASPA47V	47	A		ASP	VAL	2.19674
USER	6l91_repx	0	ASPA47W	47	A		ASP	TRP	2.0357
USER	6l91_repx	0	ASPA47Y	47	A		ASP	TYR	1.10928
USER	6l91_repx	0	ALAA48C	48	A		ALA	CYS	0.629443
USER	6l91_repx	0	ALAA48D	48	A		ALA	ASP	0.724015
USER	6l91_repx	0	ALAA48E	48	A		ALA	GLU	0.470684
USER	6l91_repx	0	ALAA48F	48	A		ALA	PHE	0.4074
USER	6l91_repx	0	ALAA48G	48	A		ALA	GLY	0.426055
USER	6l91_repx	0	ALAA48H	48	A		ALA	HIS	0.73347
USER	6l91_repx	0	ALAA48I	48	A		ALA	ILE	0.616252
USER	6l91_repx	0	ALAA48K	48	A		ALA	LYS	-0.0408372
USER	6l91_repx	0	ALAA48L	48	A		ALA	LEU	0.287883
USER	6l91_repx	0	ALAA48M	48	A		ALA	MET	0.27262
USER	6l91_repx	0	ALAA48N	48	A		ALA	ASN	0.515916
USER	6l91_repx	0	ALAA48P	48	A		ALA	PRO	-0.32273
USER	6l91_repx	0	ALAA48Q	48	A		ALA	GLN	-0.511972
USER	6l91_repx	0	ALAA48R	48	A		ALA	ARG	-0.339377
USER	6l91_repx	0	ALAA48S	48	A		ALA	SER	-0.504607
USER	6l91_repx	0	ALAA48T	48	A		ALA	THR	-0.103995
USER	6l91_repx	0	ALAA48V	48	A		ALA	VAL	0.602792
USER	6l91_repx	0	ALAA48W	48	A		ALA	TRP	0.53866
USER	6l91_repx	0	ALAA48Y	48	A		ALA	TYR	0.422479
USER	6l91_repx	0	THRA49A	49	A		THR	ALA	0.386095
USER	6l91_repx	0	THRA49C	49	A		THR	CYS	0.0194722
USER	6l91_repx	0	THRA49D	49	A		THR	ASP	-0.337192
USER	6l91_repx	0	THRA49E	49	A		THR	GLU	0.222903
USER	6l91_repx	0	THRA49F	49	A		THR	PHE	0.295552
USER	6l91_repx	0	THRA49G	49	A		THR	GLY	0.485419
USER	6l91_repx	0	THRA49H	49	A		THR	HIS	-1.13647
USER	6l91_repx	0	THRA49I	49	A		THR	ILE	-0.43602
USER	6l91_repx	0	THRA49K	49	A		THR	LYS	-0.31961
USER	6l91_repx	0	THRA49L	49	A		THR	LEU	0.368169
USER	6l91_repx	0	THRA49M	49	A		THR	MET	0.474831
USER	6l91_repx	0	THRA49N	49	A		THR	ASN	-0.734423
USER	6l91_repx	0	THRA49P	49	A		THR	PRO	1.1575
USER	6l91_repx	0	THRA49Q	49	A		THR	GLN	-0.219695
USER	6l91_repx	0	THRA49R	49	A		THR	ARG	-0.583357
USER	6l91_repx	0	THRA49S	49	A		THR	SER	-0.246106
USER	6l91_repx	0	THRA49V	49	A		THR	VAL	0.570962
USER	6l91_repx	0	THRA49W	49	A		THR	TRP	-0.14567
USER	6l91_repx	0	THRA49Y	49	A		THR	TYR	0.233956
USER	6l91_repx	0	LYSA50A	50	A		LYS	ALA	1.15079
USER	6l91_repx	0	LYSA50C	50	A		LYS	CYS	1.18507
USER	6l91_repx	0	LYSA50D	50	A		LYS	ASP	2.86314
USER	6l91_repx	0	LYSA50E	50	A		LYS	GLU	2.61155
USER	6l91_repx	0	LYSA50F	50	A		LYS	PHE	0.128427
USER	6l91_repx	0	LYSA50G	50	A		LYS	GLY	1.36273
USER	6l91_repx	0	LYSA50H	50	A		LYS	HIS	0.287182
USER	6l91_repx	0	LYSA50I	50	A		LYS	ILE	4.39385
USER	6l91_repx	0	LYSA50L	50	A		LYS	LEU	0.227348
USER	6l91_repx	0	LYSA50M	50	A		LYS	MET	0.705686
USER	6l91_repx	0	LYSA50N	50	A		LYS	ASN	0.644478
USER	6l91_repx	0	LYSA50P	50	A		LYS	PRO	3.16979
USER	6l91_repx	0	LYSA50Q	50	A		LYS	GLN	0.906337
USER	6l91_repx	0	LYSA50R	50	A		LYS	ARG	0.317835
USER	6l91_repx	0	LYSA50S	50	A		LYS	SER	1.623
USER	6l91_repx	0	LYSA50T	50	A		LYS	THR	2.115
USER	6l91_repx	0	LYSA50V	50	A		LYS	VAL	3.27153
USER	6l91_repx	0	LYSA50W	50	A		LYS	TRP	1.50274
USER	6l91_repx	0	LYSA50Y	50	A		LYS	TYR	0.405103
USER	6l91_repx	0	THRA51A	51	A		THR	ALA	1.1481
USER	6l91_repx	0	THRA51C	51	A		THR	CYS	0.662367
USER	6l91_repx	0	THRA51D	51	A		THR	ASP	2.68112
USER	6l91_repx	0	THRA51E	51	A		THR	GLU	1.73449
USER	6l91_repx	0	THRA51F	51	A		THR	PHE	2.18453
USER	6l91_repx	0	THRA51G	51	A		THR	GLY	1.95263
USER	6l91_repx	0	THRA51H	51	A		THR	HIS	1.88567
USER	6l91_repx	0	THRA51I	51	A		THR	ILE	-0.335214
USER	6l91_repx	0	THRA51K	51	A		THR	LYS	-0.0219194
USER	6l91_repx	0	THRA51L	51	A		THR	LEU	-0.886047
USER	6l91_repx	0	THRA51M	51	A		THR	MET	-0.259215
USER	6l91_repx	0	THRA51N	51	A		THR	ASN	1.86184
USER	6l91_repx	0	THRA51P	51	A		THR	PRO	7.02206
USER	6l91_repx	0	THRA51Q	51	A		THR	GLN	0.824957
USER	6l91_repx	0	THRA51R	51	A		THR	ARG	0.625551
USER	6l91_repx	0	THRA51S	51	A		THR	SER	1.24074
USER	6l91_repx	0	THRA51V	51	A		THR	VAL	-0.393109
USER	6l91_repx	0	THRA51W	51	A		THR	TRP	1.9155
USER	6l91_repx	0	THRA51Y	51	A		THR	TYR	2.53143
USER	6l91_repx	0	PHEA52A	52	A		PHE	ALA	3.98817
USER	6l91_repx	0	PHEA52C	52	A		PHE	CYS	3.60367
USER	6l91_repx	0	PHEA52D	52	A		PHE	ASP	6.08208
USER	6l91_repx	0	PHEA52E	52	A		PHE	GLU	5.73211
USER	6l91_repx	0	PHEA52G	52	A		PHE	GLY	5.58068
USER	6l91_repx	0	PHEA52H	52	A		PHE	HIS	3.61618
USER	6l91_repx	0	PHEA52I	52	A		PHE	ILE	2.13543
USER	6l91_repx	0	PHEA52K	52	A		PHE	LYS	4.09697
USER	6l91_repx	0	PHEA52L	52	A		PHE	LEU	1.13105
USER	6l91_repx	0	PHEA52M	52	A		PHE	MET	1.64466
USER	6l91_repx	0	PHEA52N	52	A		PHE	ASN	4.28605
USER	6l91_repx	0	PHEA52P	52	A		PHE	PRO	5.03353
USER	6l91_repx	0	PHEA52Q	52	A		PHE	GLN	4.18657
USER	6l91_repx	0	PHEA52R	52	A		PHE	ARG	4.787
USER	6l91_repx	0	PHEA52S	52	A		PHE	SER	5.36252
USER	6l91_repx	0	PHEA52T	52	A		PHE	THR	4.31845
USER	6l91_repx	0	PHEA52V	52	A		PHE	VAL	3.85926
USER	6l91_repx	0	PHEA52W	52	A		PHE	TRP	0.484397
USER	6l91_repx	0	PHEA52Y	52	A		PHE	TYR	0.340807
USER	6l91_repx	0	THRA53A	53	A		THR	ALA	1.02762
USER	6l91_repx	0	THRA53C	53	A		THR	CYS	-0.083466
USER	6l91_repx	0	THRA53D	53	A		THR	ASP	2.66586
USER	6l91_repx	0	THRA53E	53	A		THR	GLU	0.104801
USER	6l91_repx	0	THRA53F	53	A		THR	PHE	2.04658
USER	6l91_repx	0	THRA53G	53	A		THR	GLY	1.2095
USER	6l91_repx	0	THRA53H	53	A		THR	HIS	2.18931
USER	6l91_repx	0	THRA53I	53	A		THR	ILE	-1.1355
USER	6l91_repx	0	THRA53K	53	A		THR	LYS	-0.949995
USER	6l91_repx	0	THRA53L	53	A		THR	LEU	-0.787168
USER	6l91_repx	0	THRA53M	53	A		THR	MET	-1.1608
USER	6l91_repx	0	THRA53N	53	A		THR	ASN	1.32433
USER	6l91_repx	0	THRA53P	53	A		THR	PRO	2.34866
USER	6l91_repx	0	THRA53Q	53	A		THR	GLN	-0.159626
USER	6l91_repx	0	THRA53R	53	A		THR	ARG	-0.596621
USER	6l91_repx	0	THRA53S	53	A		THR	SER	0.373445
USER	6l91_repx	0	THRA53V	53	A		THR	VAL	-1.01158
USER	6l91_repx	0	THRA53W	53	A		THR	TRP	2.45503
USER	6l91_repx	0	THRA53Y	53	A		THR	TYR	1.52338
USER	6l91_repx	0	VALA54A	54	A		VAL	ALA	3.53399
USER	6l91_repx	0	VALA54C	54	A		VAL	CYS	2.57606
USER	6l91_repx	0	VALA54D	54	A		VAL	ASP	6.97303
USER	6l91_repx	0	VALA54E	54	A		VAL	GLU	6.48748
USER	6l91_repx	0	VALA54F	54	A		VAL	PHE	14.6379
USER	6l91_repx	0	VALA54G	54	A		VAL	GLY	5.53479
USER	6l91_repx	0	VALA54H	54	A		VAL	HIS	8.9528
USER	6l91_repx	0	VALA54I	54	A		VAL	ILE	-0.161986
USER	6l91_repx	0	VALA54K	54	A		VAL	LYS	5.8368
USER	6l91_repx	0	VALA54L	54	A		VAL	LEU	1.3096
USER	6l91_repx	0	VALA54M	54	A		VAL	MET	4.20307
USER	6l91_repx	0	VALA54N	54	A		VAL	ASN	4.47
USER	6l91_repx	0	VALA54P	54	A		VAL	PRO	5.77375
USER	6l91_repx	0	VALA54Q	54	A		VAL	GLN	4.42972
USER	6l91_repx	0	VALA54R	54	A		VAL	ARG	8.57638
USER	6l91_repx	0	VALA54S	54	A		VAL	SER	4.41632
USER	6l91_repx	0	VALA54T	54	A		VAL	THR	2.57327
USER	6l91_repx	0	VALA54W	54	A		VAL	TRP	5.46197
USER	6l91_repx	0	VALA54Y	54	A		VAL	TYR	19.3899
USER	6l91_repx	0	THRA55A	55	A		THR	ALA	0.278401
USER	6l91_repx	0	THRA55C	55	A		THR	CYS	-0.111074
USER	6l91_repx	0	THRA55D	55	A		THR	ASP	-0.130234
USER	6l91_repx	0	THRA55E	55	A		THR	GLU	-0.526373
USER	6l91_repx	0	THRA55F	55	A		THR	PHE	-1.82543
USER	6l91_repx	0	THRA55G	55	A		THR	GLY	1.15558
USER	6l91_repx	0	THRA55H	55	A		THR	HIS	-1.08784
USER	6l91_repx	0	THRA55I	55	A		THR	ILE	-1.44766
USER	6l91_repx	0	THRA55K	55	A		THR	LYS	-1.04403
USER	6l91_repx	0	THRA55L	55	A		THR	LEU	-1.4813
USER	6l91_repx	0	THRA55M	55	A		THR	MET	-1.63885
USER	6l91_repx	0	THRA55N	55	A		THR	ASN	-0.313275
USER	6l91_repx	0	THRA55P	55	A		THR	PRO	3.04641
USER	6l91_repx	0	THRA55Q	55	A		THR	GLN	-0.912902
USER	6l91_repx	0	THRA55R	55	A		THR	ARG	-0.680089
USER	6l91_repx	0	THRA55S	55	A		THR	SER	-0.0246938
USER	6l91_repx	0	THRA55V	55	A		THR	VAL	-0.784493
USER	6l91_repx	0	THRA55W	55	A		THR	TRP	-1.06029
USER	6l91_repx	0	THRA55Y	55	A		THR	TYR	-1.44375
USER	6l91_repx	0	GLUA56A	56	A		GLU	ALA	-0.54978
USER	6l91_repx	0	GLUA56C	56	A		GLU	CYS	-0.368423
USER	6l91_repx	0	GLUA56D	56	A		GLU	ASP	0.0924332
USER	6l91_repx	0	GLUA56F	56	A		GLU	PHE	-0.926702
USER	6l91_repx	0	GLUA56G	56	A		GLU	GLY	-0.565504
USER	6l91_repx	0	GLUA56H	56	A		GLU	HIS	-0.00243866
USER	6l91_repx	0	GLUA56I	56	A		GLU	ILE	-0.211066
USER	6l91_repx	0	GLUA56K	56	A		GLU	LYS	-0.891541
USER	6l91_repx	0	GLUA56L	56	A		GLU	LEU	-0.518287
USER	6l91_repx	0	GLUA56M	56	A		GLU	MET	-0.797655
USER	6l91_repx	0	GLUA56N	56	A		GLU	ASN	-0.0977639
USER	6l91_repx	0	GLUA56P	56	A		GLU	PRO	1.5648
USER	6l91_repx	0	GLUA56Q	56	A		GLU	GLN	-0.0830677
USER	6l91_repx	0	GLUA56R	56	A		GLU	ARG	-0.773171
USER	6l91_repx	0	GLUA56S	56	A		GLU	SER	-0.0285892
USER	6l91_repx	0	GLUA56T	56	A		GLU	THR	-0.128959
USER	6l91_repx	0	GLUA56V	56	A		GLU	VAL	0.0290505
USER	6l91_repx	0	GLUA56W	56	A		GLU	TRP	0.280435
USER	6l91_repx	0	GLUA56Y	56	A		GLU	TYR	-0.700579
