## Supplementary material for "Validating folding energy estimates as a method for variant interpretation": p06654_8t0g_ddg_background.csv

source	pdb	score	pdb_mut	pdb_rid	pdb_chain	gene_no	mut_from	mut_to	ddg
USER	8t0g_repx	0	GLYA1A	1	A		GLY	ALA	0.165974
USER	8t0g_repx	0	GLYA1C	1	A		GLY	CYS	1.01153
USER	8t0g_repx	0	GLYA1D	1	A		GLY	ASP	0.96612
USER	8t0g_repx	0	GLYA1E	1	A		GLY	GLU	0.851072
USER	8t0g_repx	0	GLYA1F	1	A		GLY	PHE	1.5419
USER	8t0g_repx	0	GLYA1H	1	A		GLY	HIS	2.14647
USER	8t0g_repx	0	GLYA1I	1	A		GLY	ILE	1.83717
USER	8t0g_repx	0	GLYA1K	1	A		GLY	LYS	0.985286
USER	8t0g_repx	0	GLYA1L	1	A		GLY	LEU	0.775069
USER	8t0g_repx	0	GLYA1M	1	A		GLY	MET	0.648625
USER	8t0g_repx	0	GLYA1N	1	A		GLY	ASN	0.492187
USER	8t0g_repx	0	GLYA1P	1	A		GLY	PRO	0.48985
USER	8t0g_repx	0	GLYA1Q	1	A		GLY	GLN	0.535681
USER	8t0g_repx	0	GLYA1R	1	A		GLY	ARG	1.10215
USER	8t0g_repx	0	GLYA1S	1	A		GLY	SER	-0.494213
USER	8t0g_repx	0	GLYA1T	1	A		GLY	THR	1.61451
USER	8t0g_repx	0	GLYA1V	1	A		GLY	VAL	1.38813
USER	8t0g_repx	0	GLYA1W	1	A		GLY	TRP	1.39701
USER	8t0g_repx	0	GLYA1Y	1	A		GLY	TYR	1.59246
USER	8t0g_repx	0	GLUA2A	2	A		GLU	ALA	-0.0597632
USER	8t0g_repx	0	GLUA2C	2	A		GLU	CYS	0.0962948
USER	8t0g_repx	0	GLUA2D	2	A		GLU	ASP	0.203213
USER	8t0g_repx	0	GLUA2F	2	A		GLU	PHE	0.180628
USER	8t0g_repx	0	GLUA2G	2	A		GLU	GLY	-0.00148047
USER	8t0g_repx	0	GLUA2H	2	A		GLU	HIS	0.434649
USER	8t0g_repx	0	GLUA2I	2	A		GLU	ILE	0.180914
USER	8t0g_repx	0	GLUA2K	2	A		GLU	LYS	-0.191911
USER	8t0g_repx	0	GLUA2L	2	A		GLU	LEU	0.111818
USER	8t0g_repx	0	GLUA2M	2	A		GLU	MET	-0.200067
USER	8t0g_repx	0	GLUA2N	2	A		GLU	ASN	0.368017
USER	8t0g_repx	0	GLUA2P	2	A		GLU	PRO	3.66974
USER	8t0g_repx	0	GLUA2Q	2	A		GLU	GLN	0.0608225
USER	8t0g_repx	0	GLUA2R	2	A		GLU	ARG	-0.188524
USER	8t0g_repx	0	GLUA2S	2	A		GLU	SER	-0.137171
USER	8t0g_repx	0	GLUA2T	2	A		GLU	THR	0.027773
USER	8t0g_repx	0	GLUA2V	2	A		GLU	VAL	0.204892
USER	8t0g_repx	0	GLUA2W	2	A		GLU	TRP	0.254796
USER	8t0g_repx	0	GLUA2Y	2	A		GLU	TYR	0.218475
USER	8t0g_repx	0	TRPA3A	3	A		TRP	ALA	1.53505
USER	8t0g_repx	0	TRPA3C	3	A		TRP	CYS	1.14725
USER	8t0g_repx	0	TRPA3D	3	A		TRP	ASP	1.57209
USER	8t0g_repx	0	TRPA3E	3	A		TRP	GLU	1.01026
USER	8t0g_repx	0	TRPA3F	3	A		TRP	PHE	0.0453691
USER	8t0g_repx	0	TRPA3G	3	A		TRP	GLY	2.53034
USER	8t0g_repx	0	TRPA3H	3	A		TRP	HIS	1.19204
USER	8t0g_repx	0	TRPA3I	3	A		TRP	ILE	0.327084
USER	8t0g_repx	0	TRPA3K	3	A		TRP	LYS	0.649583
USER	8t0g_repx	0	TRPA3L	3	A		TRP	LEU	-0.518906
USER	8t0g_repx	0	TRPA3M	3	A		TRP	MET	0.248568
USER	8t0g_repx	0	TRPA3N	3	A		TRP	ASN	1.64922
USER	8t0g_repx	0	TRPA3P	3	A		TRP	PRO	0.875069
USER	8t0g_repx	0	TRPA3Q	3	A		TRP	GLN	1.12619
USER	8t0g_repx	0	TRPA3R	3	A		TRP	ARG	0.554795
USER	8t0g_repx	0	TRPA3S	3	A		TRP	SER	2.19839
USER	8t0g_repx	0	TRPA3T	3	A		TRP	THR	1.36848
USER	8t0g_repx	0	TRPA3V	3	A		TRP	VAL	0.948276
USER	8t0g_repx	0	TRPA3Y	3	A		TRP	TYR	0.0830724
USER	8t0g_repx	0	ALAA4C	4	A		ALA	CYS	-0.104438
USER	8t0g_repx	0	ALAA4D	4	A		ALA	ASP	0.393949
USER	8t0g_repx	0	ALAA4E	4	A		ALA	GLU	-0.0402305
USER	8t0g_repx	0	ALAA4F	4	A		ALA	PHE	-0.572264
USER	8t0g_repx	0	ALAA4G	4	A		ALA	GLY	0.495738
USER	8t0g_repx	0	ALAA4H	4	A		ALA	HIS	0.295821
USER	8t0g_repx	0	ALAA4I	4	A		ALA	ILE	-1.05476
USER	8t0g_repx	0	ALAA4K	4	A		ALA	LYS	-1.10242
USER	8t0g_repx	0	ALAA4L	4	A		ALA	LEU	-1.08875
USER	8t0g_repx	0	ALAA4M	4	A		ALA	MET	-0.766549
USER	8t0g_repx	0	ALAA4N	4	A		ALA	ASN	0.181079
USER	8t0g_repx	0	ALAA4P	4	A		ALA	PRO	2.73058
USER	8t0g_repx	0	ALAA4Q	4	A		ALA	GLN	-0.0559414
USER	8t0g_repx	0	ALAA4R	4	A		ALA	ARG	-1.04303
USER	8t0g_repx	0	ALAA4S	4	A		ALA	SER	0.215986
USER	8t0g_repx	0	ALAA4T	4	A		ALA	THR	-0.297368
USER	8t0g_repx	0	ALAA4V	4	A		ALA	VAL	-0.472102
USER	8t0g_repx	0	ALAA4W	4	A		ALA	TRP	-0.628246
USER	8t0g_repx	0	ALAA4Y	4	A		ALA	TYR	-0.493949
USER	8t0g_repx	0	TYRA5A	5	A		TYR	ALA	2.0462
USER	8t0g_repx	0	TYRA5C	5	A		TYR	CYS	1.87891
USER	8t0g_repx	0	TYRA5D	5	A		TYR	ASP	2.2786
USER	8t0g_repx	0	TYRA5E	5	A		TYR	GLU	1.47596
USER	8t0g_repx	0	TYRA5F	5	A		TYR	PHE	0.331423
USER	8t0g_repx	0	TYRA5G	5	A		TYR	GLY	2.65615
USER	8t0g_repx	0	TYRA5H	5	A		TYR	HIS	1.89141
USER	8t0g_repx	0	TYRA5I	5	A		TYR	ILE	0.868547
USER	8t0g_repx	0	TYRA5K	5	A		TYR	LYS	1.27393
USER	8t0g_repx	0	TYRA5L	5	A		TYR	LEU	0.676123
USER	8t0g_repx	0	TYRA5M	5	A		TYR	MET	0.422887
USER	8t0g_repx	0	TYRA5N	5	A		TYR	ASN	1.47264
USER	8t0g_repx	0	TYRA5P	5	A		TYR	PRO	1.36762
USER	8t0g_repx	0	TYRA5Q	5	A		TYR	GLN	1.74506
USER	8t0g_repx	0	TYRA5R	5	A		TYR	ARG	1.51397
USER	8t0g_repx	0	TYRA5S	5	A		TYR	SER	2.50695
USER	8t0g_repx	0	TYRA5T	5	A		TYR	THR	2.24722
USER	8t0g_repx	0	TYRA5V	5	A		TYR	VAL	1.81929
USER	8t0g_repx	0	TYRA5W	5	A		TYR	TRP	1.03258
USER	8t0g_repx	0	ASNA6A	6	A		ASN	ALA	0.640687
USER	8t0g_repx	0	ASNA6C	6	A		ASN	CYS	0.71307
USER	8t0g_repx	0	ASNA6D	6	A		ASN	ASP	-0.0188462
USER	8t0g_repx	0	ASNA6E	6	A		ASN	GLU	0.268095
USER	8t0g_repx	0	ASNA6F	6	A		ASN	PHE	-0.028471
USER	8t0g_repx	0	ASNA6G	6	A		ASN	GLY	1.26489
USER	8t0g_repx	0	ASNA6H	6	A		ASN	HIS	0.332893
USER	8t0g_repx	0	ASNA6I	6	A		ASN	ILE	-0.520406
USER	8t0g_repx	0	ASNA6K	6	A		ASN	LYS	0.204996
USER	8t0g_repx	0	ASNA6L	6	A		ASN	LEU	-0.306345
USER	8t0g_repx	0	ASNA6M	6	A		ASN	MET	-0.0402776
USER	8t0g_repx	0	ASNA6P	6	A		ASN	PRO	4.51153
USER	8t0g_repx	0	ASNA6Q	6	A		ASN	GLN	0.0661533
USER	8t0g_repx	0	ASNA6R	6	A		ASN	ARG	0.512134
USER	8t0g_repx	0	ASNA6S	6	A		ASN	SER	1.34854
USER	8t0g_repx	0	ASNA6T	6	A		ASN	THR	0.985878
USER	8t0g_repx	0	ASNA6V	6	A		ASN	VAL	0.0611358
USER	8t0g_repx	0	ASNA6W	6	A		ASN	TRP	0.321479
USER	8t0g_repx	0	ASNA6Y	6	A		ASN	TYR	-0.0291334
USER	8t0g_repx	0	PROA7A	7	A		PRO	ALA	1.85997
USER	8t0g_repx	0	PROA7C	7	A		PRO	CYS	1.57368
USER	8t0g_repx	0	PROA7D	7	A		PRO	ASP	1.45076
USER	8t0g_repx	0	PROA7E	7	A		PRO	GLU	1.60297
USER	8t0g_repx	0	PROA7F	7	A		PRO	PHE	0.964725
USER	8t0g_repx	0	PROA7G	7	A		PRO	GLY	1.53978
USER	8t0g_repx	0	PROA7H	7	A		PRO	HIS	1.30898
USER	8t0g_repx	0	PROA7I	7	A		PRO	ILE	1.21371
USER	8t0g_repx	0	PROA7K	7	A		PRO	LYS	1.10955
USER	8t0g_repx	0	PROA7L	7	A		PRO	LEU	1.17555
USER	8t0g_repx	0	PROA7M	7	A		PRO	MET	0.913783
USER	8t0g_repx	0	PROA7N	7	A		PRO	ASN	1.5043
USER	8t0g_repx	0	PROA7Q	7	A		PRO	GLN	1.39937
USER	8t0g_repx	0	PROA7R	7	A		PRO	ARG	1.22752
USER	8t0g_repx	0	PROA7S	7	A		PRO	SER	1.68635
USER	8t0g_repx	0	PROA7T	7	A		PRO	THR	1.62445
USER	8t0g_repx	0	PROA7V	7	A		PRO	VAL	1.65447
USER	8t0g_repx	0	PROA7W	7	A		PRO	TRP	0.798485
USER	8t0g_repx	0	PROA7Y	7	A		PRO	TYR	1.01817
USER	8t0g_repx	0	ALAA8C	8	A		ALA	CYS	0.245604
USER	8t0g_repx	0	ALAA8D	8	A		ALA	ASP	0.160599
USER	8t0g_repx	0	ALAA8E	8	A		ALA	GLU	-0.111115
USER	8t0g_repx	0	ALAA8F	8	A		ALA	PHE	-0.258858
USER	8t0g_repx	0	ALAA8G	8	A		ALA	GLY	0.612295
USER	8t0g_repx	0	ALAA8H	8	A		ALA	HIS	-0.0941228
USER	8t0g_repx	0	ALAA8I	8	A		ALA	ILE	-0.197076
USER	8t0g_repx	0	ALAA8K	8	A		ALA	LYS	-0.468533
USER	8t0g_repx	0	ALAA8L	8	A		ALA	LEU	-0.176697
USER	8t0g_repx	0	ALAA8M	8	A		ALA	MET	-0.485631
USER	8t0g_repx	0	ALAA8N	8	A		ALA	ASN	-0.212266
USER	8t0g_repx	0	ALAA8P	8	A		ALA	PRO	0.622996
USER	8t0g_repx	0	ALAA8Q	8	A		ALA	GLN	-0.475858
USER	8t0g_repx	0	ALAA8R	8	A		ALA	ARG	-0.576483
USER	8t0g_repx	0	ALAA8S	8	A		ALA	SER	0.0166501
USER	8t0g_repx	0	ALAA8T	8	A		ALA	THR	0.0204752
USER	8t0g_repx	0	ALAA8V	8	A		ALA	VAL	0.200165
USER	8t0g_repx	0	ALAA8W	8	A		ALA	TRP	0.0286683
USER	8t0g_repx	0	ALAA8Y	8	A		ALA	TYR	-0.175195
USER	8t0g_repx	0	THRA9A	9	A		THR	ALA	-0.0657728
USER	8t0g_repx	0	THRA9C	9	A		THR	CYS	-0.0415211
USER	8t0g_repx	0	THRA9D	9	A		THR	ASP	0.0667279
USER	8t0g_repx	0	THRA9E	9	A		THR	GLU	-0.593209
USER	8t0g_repx	0	THRA9F	9	A		THR	PHE	-0.582685
USER	8t0g_repx	0	THRA9G	9	A		THR	GLY	0.361644
USER	8t0g_repx	0	THRA9H	9	A		THR	HIS	-0.0515989
USER	8t0g_repx	0	THRA9I	9	A		THR	ILE	-0.443228
USER	8t0g_repx	0	THRA9K	9	A		THR	LYS	-0.507479
USER	8t0g_repx	0	THRA9L	9	A		THR	LEU	-0.535323
USER	8t0g_repx	0	THRA9M	9	A		THR	MET	0.870075
USER	8t0g_repx	0	THRA9N	9	A		THR	ASN	-0.0264187
USER	8t0g_repx	0	THRA9P	9	A		THR	PRO	2.38975
USER	8t0g_repx	0	THRA9Q	9	A		THR	GLN	-0.4708
USER	8t0g_repx	0	THRA9R	9	A		THR	ARG	-0.437984
USER	8t0g_repx	0	THRA9S	9	A		THR	SER	-0.0248102
USER	8t0g_repx	0	THRA9V	9	A		THR	VAL	-0.054746
USER	8t0g_repx	0	THRA9W	9	A		THR	TRP	-0.268276
USER	8t0g_repx	0	THRA9Y	9	A		THR	TYR	-0.441524
USER	8t0g_repx	0	GLYA10A	10	A		GLY	ALA	3.10664
USER	8t0g_repx	0	GLYA10C	10	A		GLY	CYS	3.66918
USER	8t0g_repx	0	GLYA10D	10	A		GLY	ASP	3.14803
USER	8t0g_repx	0	GLYA10E	10	A		GLY	GLU	3.10361
USER	8t0g_repx	0	GLYA10F	10	A		GLY	PHE	2.74013
USER	8t0g_repx	0	GLYA10H	10	A		GLY	HIS	3.0712
USER	8t0g_repx	0	GLYA10I	10	A		GLY	ILE	4.06223
USER	8t0g_repx	0	GLYA10K	10	A		GLY	LYS	2.63548
USER	8t0g_repx	0	GLYA10L	10	A		GLY	LEU	2.73624
USER	8t0g_repx	0	GLYA10M	10	A		GLY	MET	3.08934
USER	8t0g_repx	0	GLYA10N	10	A		GLY	ASN	2.49734
USER	8t0g_repx	0	GLYA10P	10	A		GLY	PRO	7.67822
USER	8t0g_repx	0	GLYA10Q	10	A		GLY	GLN	2.75181
USER	8t0g_repx	0	GLYA10R	10	A		GLY	ARG	2.93231
USER	8t0g_repx	0	GLYA10S	10	A		GLY	SER	3.76433
USER	8t0g_repx	0	GLYA10T	10	A		GLY	THR	4.16415
USER	8t0g_repx	0	GLYA10V	10	A		GLY	VAL	4.55078
USER	8t0g_repx	0	GLYA10W	10	A		GLY	TRP	2.91193
USER	8t0g_repx	0	GLYA10Y	10	A		GLY	TYR	2.75703
USER	8t0g_repx	0	LYSA11A	11	A		LYS	ALA	1.01484
USER	8t0g_repx	0	LYSA11C	11	A		LYS	CYS	0.645851
USER	8t0g_repx	0	LYSA11D	11	A		LYS	ASP	0.947719
USER	8t0g_repx	0	LYSA11E	11	A		LYS	GLU	0.661264
USER	8t0g_repx	0	LYSA11F	11	A		LYS	PHE	0.83918
USER	8t0g_repx	0	LYSA11G	11	A		LYS	GLY	1.44067
USER	8t0g_repx	0	LYSA11H	11	A		LYS	HIS	1.27136
USER	8t0g_repx	0	LYSA11I	11	A		LYS	ILE	0.997494
USER	8t0g_repx	0	LYSA11L	11	A		LYS	LEU	1.13905
USER	8t0g_repx	0	LYSA11M	11	A		LYS	MET	0.76492
USER	8t0g_repx	0	LYSA11N	11	A		LYS	ASN	0.474235
USER	8t0g_repx	0	LYSA11P	11	A		LYS	PRO	5.51686
USER	8t0g_repx	0	LYSA11Q	11	A		LYS	GLN	0.313389
USER	8t0g_repx	0	LYSA11R	11	A		LYS	ARG	0.0548767
USER	8t0g_repx	0	LYSA11S	11	A		LYS	SER	0.684171
USER	8t0g_repx	0	LYSA11T	11	A		LYS	THR	0.709678
USER	8t0g_repx	0	LYSA11V	11	A		LYS	VAL	0.940791
USER	8t0g_repx	0	LYSA11W	11	A		LYS	TRP	1.10498
USER	8t0g_repx	0	LYSA11Y	11	A		LYS	TYR	0.866745
USER	8t0g_repx	0	PHEA12A	12	A		PHE	ALA	1.44828
USER	8t0g_repx	0	PHEA12C	12	A		PHE	CYS	1.40104
USER	8t0g_repx	0	PHEA12D	12	A		PHE	ASP	1.9887
USER	8t0g_repx	0	PHEA12E	12	A		PHE	GLU	1.037
USER	8t0g_repx	0	PHEA12G	12	A		PHE	GLY	2.23639
USER	8t0g_repx	0	PHEA12H	12	A		PHE	HIS	1.14999
USER	8t0g_repx	0	PHEA12I	12	A		PHE	ILE	0.251665
USER	8t0g_repx	0	PHEA12K	12	A		PHE	LYS	0.739011
USER	8t0g_repx	0	PHEA12L	12	A		PHE	LEU	0.404931
USER	8t0g_repx	0	PHEA12M	12	A		PHE	MET	0.229514
USER	8t0g_repx	0	PHEA12N	12	A		PHE	ASN	1.71856
USER	8t0g_repx	0	PHEA12P	12	A		PHE	PRO	0.505782
USER	8t0g_repx	0	PHEA12Q	12	A		PHE	GLN	1.13899
USER	8t0g_repx	0	PHEA12R	12	A		PHE	ARG	0.983666
USER	8t0g_repx	0	PHEA12S	12	A		PHE	SER	2.30886
USER	8t0g_repx	0	PHEA12T	12	A		PHE	THR	1.79042
USER	8t0g_repx	0	PHEA12V	12	A		PHE	VAL	0.974394
USER	8t0g_repx	0	PHEA12W	12	A		PHE	TRP	0.00610181
USER	8t0g_repx	0	PHEA12Y	12	A		PHE	TYR	0.0470098
USER	8t0g_repx	0	ALAA13C	13	A		ALA	CYS	-0.263195
USER	8t0g_repx	0	ALAA13D	13	A		ALA	ASP	0.0894098
USER	8t0g_repx	0	ALAA13E	13	A		ALA	GLU	-1.07949
USER	8t0g_repx	0	ALAA13F	13	A		ALA	PHE	-0.949924
USER	8t0g_repx	0	ALAA13G	13	A		ALA	GLY	0.222417
USER	8t0g_repx	0	ALAA13H	13	A		ALA	HIS	-0.59664
USER	8t0g_repx	0	ALAA13I	13	A		ALA	ILE	-1.0791
USER	8t0g_repx	0	ALAA13K	13	A		ALA	LYS	-0.916769
USER	8t0g_repx	0	ALAA13L	13	A		ALA	LEU	-1.0941
USER	8t0g_repx	0	ALAA13M	13	A		ALA	MET	-0.889294
USER	8t0g_repx	0	ALAA13N	13	A		ALA	ASN	-0.0374228
USER	8t0g_repx	0	ALAA13P	13	A		ALA	PRO	1.94526
USER	8t0g_repx	0	ALAA13Q	13	A		ALA	GLN	-0.933552
USER	8t0g_repx	0	ALAA13R	13	A		ALA	ARG	-0.772506
USER	8t0g_repx	0	ALAA13S	13	A		ALA	SER	-0.0183021
USER	8t0g_repx	0	ALAA13T	13	A		ALA	THR	-0.368852
USER	8t0g_repx	0	ALAA13V	13	A		ALA	VAL	-0.727925
USER	8t0g_repx	0	ALAA13W	13	A		ALA	TRP	-0.479365
USER	8t0g_repx	0	ALAA13Y	13	A		ALA	TYR	-0.921677
USER	8t0g_repx	0	TRPA14A	14	A		TRP	ALA	1.16167
USER	8t0g_repx	0	TRPA14C	14	A		TRP	CYS	1.12894
USER	8t0g_repx	0	TRPA14D	14	A		TRP	ASP	1.36685
USER	8t0g_repx	0	TRPA14E	14	A		TRP	GLU	0.997005
USER	8t0g_repx	0	TRPA14F	14	A		TRP	PHE	0.63375
USER	8t0g_repx	0	TRPA14G	14	A		TRP	GLY	1.47766
USER	8t0g_repx	0	TRPA14H	14	A		TRP	HIS	1.20199
USER	8t0g_repx	0	TRPA14I	14	A		TRP	ILE	0.653156
USER	8t0g_repx	0	TRPA14K	14	A		TRP	LYS	0.686229
USER	8t0g_repx	0	TRPA14L	14	A		TRP	LEU	0.231612
USER	8t0g_repx	0	TRPA14M	14	A		TRP	MET	0.0914491
USER	8t0g_repx	0	TRPA14N	14	A		TRP	ASN	1.21603
USER	8t0g_repx	0	TRPA14P	14	A		TRP	PRO	0.438456
USER	8t0g_repx	0	TRPA14Q	14	A		TRP	GLN	0.9436
USER	8t0g_repx	0	TRPA14R	14	A		TRP	ARG	0.906991
USER	8t0g_repx	0	TRPA14S	14	A		TRP	SER	1.49616
USER	8t0g_repx	0	TRPA14T	14	A		TRP	THR	1.53415
USER	8t0g_repx	0	TRPA14V	14	A		TRP	VAL	1.45596
USER	8t0g_repx	0	TRPA14Y	14	A		TRP	TYR	0.710473
USER	8t0g_repx	0	THRA15A	15	A		THR	ALA	0.356736
USER	8t0g_repx	0	THRA15C	15	A		THR	CYS	0.0501306
USER	8t0g_repx	0	THRA15D	15	A		THR	ASP	0.772882
USER	8t0g_repx	0	THRA15E	15	A		THR	GLU	0.00390928
USER	8t0g_repx	0	THRA15F	15	A		THR	PHE	-0.713424
USER	8t0g_repx	0	THRA15G	15	A		THR	GLY	0.379389
USER	8t0g_repx	0	THRA15H	15	A		THR	HIS	0.256274
USER	8t0g_repx	0	THRA15I	15	A		THR	ILE	-0.303573
USER	8t0g_repx	0	THRA15K	15	A		THR	LYS	-0.544395
USER	8t0g_repx	0	THRA15L	15	A		THR	LEU	-0.422458
USER	8t0g_repx	0	THRA15M	15	A		THR	MET	-0.385413
USER	8t0g_repx	0	THRA15N	15	A		THR	ASN	0.3497
USER	8t0g_repx	0	THRA15P	15	A		THR	PRO	4.93271
USER	8t0g_repx	0	THRA15Q	15	A		THR	GLN	0.0279571
USER	8t0g_repx	0	THRA15R	15	A		THR	ARG	-0.38656
USER	8t0g_repx	0	THRA15S	15	A		THR	SER	0.195887
USER	8t0g_repx	0	THRA15V	15	A		THR	VAL	-0.244376
USER	8t0g_repx	0	THRA15W	15	A		THR	TRP	-0.0862697
USER	8t0g_repx	0	THRA15Y	15	A		THR	TYR	-0.53526
USER	8t0g_repx	0	GLUA16A	16	A		GLU	ALA	0.327163
USER	8t0g_repx	0	GLUA16C	16	A		GLU	CYS	0.457729
USER	8t0g_repx	0	GLUA16D	16	A		GLU	ASP	0.486129
USER	8t0g_repx	0	GLUA16F	16	A		GLU	PHE	-0.0882407
USER	8t0g_repx	0	GLUA16G	16	A		GLU	GLY	0.14857
USER	8t0g_repx	0	GLUA16H	16	A		GLU	HIS	0.0506998
USER	8t0g_repx	0	GLUA16I	16	A		GLU	ILE	0.564436
USER	8t0g_repx	0	GLUA16K	16	A		GLU	LYS	0.219308
USER	8t0g_repx	0	GLUA16L	16	A		GLU	LEU	0.215077
USER	8t0g_repx	0	GLUA16M	16	A		GLU	MET	-0.237049
USER	8t0g_repx	0	GLUA16N	16	A		GLU	ASN	0.563974
USER	8t0g_repx	0	GLUA16P	16	A		GLU	PRO	0.0624867
USER	8t0g_repx	0	GLUA16Q	16	A		GLU	GLN	0.382846
USER	8t0g_repx	0	GLUA16R	16	A		GLU	ARG	0.312682
USER	8t0g_repx	0	GLUA16S	16	A		GLU	SER	0.53184
USER	8t0g_repx	0	GLUA16T	16	A		GLU	THR	0.579535
USER	8t0g_repx	0	GLUA16V	16	A		GLU	VAL	0.84087
USER	8t0g_repx	0	GLUA16W	16	A		GLU	TRP	-0.122367
USER	8t0g_repx	0	GLUA16Y	16	A		GLU	TYR	-0.0815906
