## Supplementary material for "Validating folding energy estimates as a method for variant interpretation": pin1_1i6c_ddg_background.csv

source	pdb	score	pdb_mut	pdb_rid	pdb_chain	gene_no	mut_from	mut_to	ddg
USER	1i6c_repx	0	LYSA1A	1	A		LYS	ALA	1.04133
USER	1i6c_repx	0	LYSA1C	1	A		LYS	CYS	0.337373
USER	1i6c_repx	0	LYSA1D	1	A		LYS	ASP	1.31681
USER	1i6c_repx	0	LYSA1E	1	A		LYS	GLU	1.29225
USER	1i6c_repx	0	LYSA1F	1	A		LYS	PHE	1.23876
USER	1i6c_repx	0	LYSA1G	1	A		LYS	GLY	1.18737
USER	1i6c_repx	0	LYSA1H	1	A		LYS	HIS	1.03108
USER	1i6c_repx	0	LYSA1I	1	A		LYS	ILE	-0.0662046
USER	1i6c_repx	0	LYSA1L	1	A		LYS	LEU	-0.491844
USER	1i6c_repx	0	LYSA1M	1	A		LYS	MET	-0.31102
USER	1i6c_repx	0	LYSA1N	1	A		LYS	ASN	0.431681
USER	1i6c_repx	0	LYSA1P	1	A		LYS	PRO	1.52352
USER	1i6c_repx	0	LYSA1Q	1	A		LYS	GLN	0.677354
USER	1i6c_repx	0	LYSA1R	1	A		LYS	ARG	0.448149
USER	1i6c_repx	0	LYSA1S	1	A		LYS	SER	1.10898
USER	1i6c_repx	0	LYSA1T	1	A		LYS	THR	0.733971
USER	1i6c_repx	0	LYSA1V	1	A		LYS	VAL	0.581147
USER	1i6c_repx	0	LYSA1W	1	A		LYS	TRP	0.179148
USER	1i6c_repx	0	LYSA1Y	1	A		LYS	TYR	1.30833
USER	1i6c_repx	0	LEUA2A	2	A		LEU	ALA	3.42848
USER	1i6c_repx	0	LEUA2C	2	A		LEU	CYS	3.27175
USER	1i6c_repx	0	LEUA2D	2	A		LEU	ASP	5.20562
USER	1i6c_repx	0	LEUA2E	2	A		LEU	GLU	3.63795
USER	1i6c_repx	0	LEUA2F	2	A		LEU	PHE	1.9376
USER	1i6c_repx	0	LEUA2G	2	A		LEU	GLY	4.51439
USER	1i6c_repx	0	LEUA2H	2	A		LEU	HIS	3.13793
USER	1i6c_repx	0	LEUA2I	2	A		LEU	ILE	1.81224
USER	1i6c_repx	0	LEUA2K	2	A		LEU	LYS	5.01838
USER	1i6c_repx	0	LEUA2M	2	A		LEU	MET	1.47791
USER	1i6c_repx	0	LEUA2N	2	A		LEU	ASN	4.25323
USER	1i6c_repx	0	LEUA2P	2	A		LEU	PRO	3.53834
USER	1i6c_repx	0	LEUA2Q	2	A		LEU	GLN	2.48574
USER	1i6c_repx	0	LEUA2R	2	A		LEU	ARG	4.73703
USER	1i6c_repx	0	LEUA2S	2	A		LEU	SER	3.7949
USER	1i6c_repx	0	LEUA2T	2	A		LEU	THR	3.75251
USER	1i6c_repx	0	LEUA2V	2	A		LEU	VAL	1.99881
USER	1i6c_repx	0	LEUA2W	2	A		LEU	TRP	8.76257
USER	1i6c_repx	0	LEUA2Y	2	A		LEU	TYR	4.03821
USER	1i6c_repx	0	PROA3A	3	A		PRO	ALA	2.91598
USER	1i6c_repx	0	PROA3C	3	A		PRO	CYS	3.37021
USER	1i6c_repx	0	PROA3D	3	A		PRO	ASP	3.36372
USER	1i6c_repx	0	PROA3E	3	A		PRO	GLU	2.7436
USER	1i6c_repx	0	PROA3F	3	A		PRO	PHE	2.39249
USER	1i6c_repx	0	PROA3G	3	A		PRO	GLY	3.55659
USER	1i6c_repx	0	PROA3H	3	A		PRO	HIS	3.36117
USER	1i6c_repx	0	PROA3I	3	A		PRO	ILE	3.69711
USER	1i6c_repx	0	PROA3K	3	A		PRO	LYS	2.58095
USER	1i6c_repx	0	PROA3L	3	A		PRO	LEU	2.34801
USER	1i6c_repx	0	PROA3M	3	A		PRO	MET	2.18441
USER	1i6c_repx	0	PROA3N	3	A		PRO	ASN	3.65117
USER	1i6c_repx	0	PROA3Q	3	A		PRO	GLN	2.87804
USER	1i6c_repx	0	PROA3R	3	A		PRO	ARG	2.78612
USER	1i6c_repx	0	PROA3S	3	A		PRO	SER	3.72069
USER	1i6c_repx	0	PROA3T	3	A		PRO	THR	3.93417
USER	1i6c_repx	0	PROA3V	3	A		PRO	VAL	3.89801
USER	1i6c_repx	0	PROA3W	3	A		PRO	TRP	2.93642
USER	1i6c_repx	0	PROA3Y	3	A		PRO	TYR	2.77718
USER	1i6c_repx	0	PROA4A	4	A		PRO	ALA	0.852861
USER	1i6c_repx	0	PROA4C	4	A		PRO	CYS	0.692289
USER	1i6c_repx	0	PROA4D	4	A		PRO	ASP	0.176371
USER	1i6c_repx	0	PROA4E	4	A		PRO	GLU	0.667927
USER	1i6c_repx	0	PROA4F	4	A		PRO	PHE	0.395364
USER	1i6c_repx	0	PROA4G	4	A		PRO	GLY	0.710021
USER	1i6c_repx	0	PROA4H	4	A		PRO	HIS	0.713215
USER	1i6c_repx	0	PROA4I	4	A		PRO	ILE	0.97309
USER	1i6c_repx	0	PROA4K	4	A		PRO	LYS	0.512096
USER	1i6c_repx	0	PROA4L	4	A		PRO	LEU	0.453328
USER	1i6c_repx	0	PROA4M	4	A		PRO	MET	0.558489
USER	1i6c_repx	0	PROA4N	4	A		PRO	ASN	0.247919
USER	1i6c_repx	0	PROA4Q	4	A		PRO	GLN	0.584
USER	1i6c_repx	0	PROA4R	4	A		PRO	ARG	0.579742
USER	1i6c_repx	0	PROA4S	4	A		PRO	SER	0.709447
USER	1i6c_repx	0	PROA4T	4	A		PRO	THR	0.715824
USER	1i6c_repx	0	PROA4V	4	A		PRO	VAL	0.804386
USER	1i6c_repx	0	PROA4W	4	A		PRO	TRP	0.459121
USER	1i6c_repx	0	PROA4Y	4	A		PRO	TYR	0.397815
USER	1i6c_repx	0	GLYA5A	5	A		GLY	ALA	3.16536
USER	1i6c_repx	0	GLYA5C	5	A		GLY	CYS	3.61822
USER	1i6c_repx	0	GLYA5D	5	A		GLY	ASP	3.92407
USER	1i6c_repx	0	GLYA5E	5	A		GLY	GLU	4.08684
USER	1i6c_repx	0	GLYA5F	5	A		GLY	PHE	2.71139
USER	1i6c_repx	0	GLYA5H	5	A		GLY	HIS	4.11037
USER	1i6c_repx	0	GLYA5I	5	A		GLY	ILE	7.70784
USER	1i6c_repx	0	GLYA5K	5	A		GLY	LYS	3.51181
USER	1i6c_repx	0	GLYA5L	5	A		GLY	LEU	3.57447
USER	1i6c_repx	0	GLYA5M	5	A		GLY	MET	3.02835
USER	1i6c_repx	0	GLYA5N	5	A		GLY	ASN	4.40128
USER	1i6c_repx	0	GLYA5P	5	A		GLY	PRO	4.37956
USER	1i6c_repx	0	GLYA5Q	5	A		GLY	GLN	3.88972
USER	1i6c_repx	0	GLYA5R	5	A		GLY	ARG	3.65636
USER	1i6c_repx	0	GLYA5S	5	A		GLY	SER	3.36454
USER	1i6c_repx	0	GLYA5T	5	A		GLY	THR	6.1868
USER	1i6c_repx	0	GLYA5V	5	A		GLY	VAL	7.14736
USER	1i6c_repx	0	GLYA5W	5	A		GLY	TRP	3.34284
USER	1i6c_repx	0	GLYA5Y	5	A		GLY	TYR	3.04306
USER	1i6c_repx	0	TRPA6A	6	A		TRP	ALA	3.36772
USER	1i6c_repx	0	TRPA6C	6	A		TRP	CYS	2.76408
USER	1i6c_repx	0	TRPA6D	6	A		TRP	ASP	4.3831
USER	1i6c_repx	0	TRPA6E	6	A		TRP	GLU	3.89546
USER	1i6c_repx	0	TRPA6F	6	A		TRP	PHE	1.28824
USER	1i6c_repx	0	TRPA6G	6	A		TRP	GLY	4.34749
USER	1i6c_repx	0	TRPA6H	6	A		TRP	HIS	1.92647
USER	1i6c_repx	0	TRPA6I	6	A		TRP	ILE	3.68746
USER	1i6c_repx	0	TRPA6K	6	A		TRP	LYS	2.12767
USER	1i6c_repx	0	TRPA6L	6	A		TRP	LEU	2.64108
USER	1i6c_repx	0	TRPA6M	6	A		TRP	MET	1.08704
USER	1i6c_repx	0	TRPA6N	6	A		TRP	ASN	2.29365
USER	1i6c_repx	0	TRPA6P	6	A		TRP	PRO	5.88709
USER	1i6c_repx	0	TRPA6Q	6	A		TRP	GLN	3.51845
USER	1i6c_repx	0	TRPA6R	6	A		TRP	ARG	2.67145
USER	1i6c_repx	0	TRPA6S	6	A		TRP	SER	3.2096
USER	1i6c_repx	0	TRPA6T	6	A		TRP	THR	2.36659
USER	1i6c_repx	0	TRPA6V	6	A		TRP	VAL	3.51501
USER	1i6c_repx	0	TRPA6Y	6	A		TRP	TYR	1.6306
USER	1i6c_repx	0	GLUA7A	7	A		GLU	ALA	-0.21769
USER	1i6c_repx	0	GLUA7C	7	A		GLU	CYS	-0.195121
USER	1i6c_repx	0	GLUA7D	7	A		GLU	ASP	0.509557
USER	1i6c_repx	0	GLUA7F	7	A		GLU	PHE	-0.0489029
USER	1i6c_repx	0	GLUA7G	7	A		GLU	GLY	0.302728
USER	1i6c_repx	0	GLUA7H	7	A		GLU	HIS	0.46972
USER	1i6c_repx	0	GLUA7I	7	A		GLU	ILE	-0.287999
USER	1i6c_repx	0	GLUA7K	7	A		GLU	LYS	-0.251233
USER	1i6c_repx	0	GLUA7L	7	A		GLU	LEU	-0.000457948
USER	1i6c_repx	0	GLUA7M	7	A		GLU	MET	-0.913441
USER	1i6c_repx	0	GLUA7N	7	A		GLU	ASN	0.593578
USER	1i6c_repx	0	GLUA7P	7	A		GLU	PRO	1.84627
USER	1i6c_repx	0	GLUA7Q	7	A		GLU	GLN	-0.121774
USER	1i6c_repx	0	GLUA7R	7	A		GLU	ARG	0.0071836
USER	1i6c_repx	0	GLUA7S	7	A		GLU	SER	-0.181983
USER	1i6c_repx	0	GLUA7T	7	A		GLU	THR	-0.219845
USER	1i6c_repx	0	GLUA7V	7	A		GLU	VAL	-0.106494
USER	1i6c_repx	0	GLUA7W	7	A		GLU	TRP	0.554384
USER	1i6c_repx	0	GLUA7Y	7	A		GLU	TYR	0.150522
USER	1i6c_repx	0	LYSA8A	8	A		LYS	ALA	1.6475
USER	1i6c_repx	0	LYSA8C	8	A		LYS	CYS	1.35409
USER	1i6c_repx	0	LYSA8D	8	A		LYS	ASP	2.10336
USER	1i6c_repx	0	LYSA8E	8	A		LYS	GLU	0.368707
USER	1i6c_repx	0	LYSA8F	8	A		LYS	PHE	2.20044
USER	1i6c_repx	0	LYSA8G	8	A		LYS	GLY	2.73327
USER	1i6c_repx	0	LYSA8H	8	A		LYS	HIS	2.47234
USER	1i6c_repx	0	LYSA8I	8	A		LYS	ILE	0.884798
USER	1i6c_repx	0	LYSA8L	8	A		LYS	LEU	0.212075
USER	1i6c_repx	0	LYSA8M	8	A		LYS	MET	-0.0994828
USER	1i6c_repx	0	LYSA8N	8	A		LYS	ASN	0.910276
USER	1i6c_repx	0	LYSA8P	8	A		LYS	PRO	2.27586
USER	1i6c_repx	0	LYSA8Q	8	A		LYS	GLN	0.593712
USER	1i6c_repx	0	LYSA8R	8	A		LYS	ARG	0.639543
USER	1i6c_repx	0	LYSA8S	8	A		LYS	SER	1.45919
USER	1i6c_repx	0	LYSA8T	8	A		LYS	THR	1.58195
USER	1i6c_repx	0	LYSA8V	8	A		LYS	VAL	0.631719
USER	1i6c_repx	0	LYSA8W	8	A		LYS	TRP	2.07041
USER	1i6c_repx	0	LYSA8Y	8	A		LYS	TYR	2.25921
USER	1i6c_repx	0	ARGA9A	9	A		ARG	ALA	0.708944
USER	1i6c_repx	0	ARGA9C	9	A		ARG	CYS	0.631817
USER	1i6c_repx	0	ARGA9D	9	A		ARG	ASP	0.36983
USER	1i6c_repx	0	ARGA9E	9	A		ARG	GLU	0.502382
USER	1i6c_repx	0	ARGA9F	9	A		ARG	PHE	-0.309034
USER	1i6c_repx	0	ARGA9G	9	A		ARG	GLY	1.33746
USER	1i6c_repx	0	ARGA9H	9	A		ARG	HIS	0.95145
USER	1i6c_repx	0	ARGA9I	9	A		ARG	ILE	-0.826499
USER	1i6c_repx	0	ARGA9K	9	A		ARG	LYS	-0.30259
USER	1i6c_repx	0	ARGA9L	9	A		ARG	LEU	-0.784026
USER	1i6c_repx	0	ARGA9M	9	A		ARG	MET	-0.586393
USER	1i6c_repx	0	ARGA9N	9	A		ARG	ASN	0.300622
USER	1i6c_repx	0	ARGA9P	9	A		ARG	PRO	4.16034
USER	1i6c_repx	0	ARGA9Q	9	A		ARG	GLN	0.228866
USER	1i6c_repx	0	ARGA9S	9	A		ARG	SER	0.774206
USER	1i6c_repx	0	ARGA9T	9	A		ARG	THR	0.604596
USER	1i6c_repx	0	ARGA9V	9	A		ARG	VAL	0.0272582
USER	1i6c_repx	0	ARGA9W	9	A		ARG	TRP	0.665255
USER	1i6c_repx	0	ARGA9Y	9	A		ARG	TYR	-0.147989
USER	1i6c_repx	0	META10A	10	A		MET	ALA	0.951621
USER	1i6c_repx	0	META10C	10	A		MET	CYS	1.06467
USER	1i6c_repx	0	META10D	10	A		MET	ASP	1.15437
USER	1i6c_repx	0	META10E	10	A		MET	GLU	0.82728
USER	1i6c_repx	0	META10F	10	A		MET	PHE	0.179659
USER	1i6c_repx	0	META10G	10	A		MET	GLY	1.32685
USER	1i6c_repx	0	META10H	10	A		MET	HIS	0.828283
USER	1i6c_repx	0	META10I	10	A		MET	ILE	0.346764
USER	1i6c_repx	0	META10K	10	A		MET	LYS	0.495235
USER	1i6c_repx	0	META10L	10	A		MET	LEU	0.0841148
USER	1i6c_repx	0	META10N	10	A		MET	ASN	1.04852
USER	1i6c_repx	0	META10P	10	A		MET	PRO	-0.722878
USER	1i6c_repx	0	META10Q	10	A		MET	GLN	0.942605
USER	1i6c_repx	0	META10R	10	A		MET	ARG	0.817319
USER	1i6c_repx	0	META10S	10	A		MET	SER	1.45505
USER	1i6c_repx	0	META10T	10	A		MET	THR	1.26907
USER	1i6c_repx	0	META10V	10	A		MET	VAL	0.949181
USER	1i6c_repx	0	META10W	10	A		MET	TRP	-0.381931
USER	1i6c_repx	0	META10Y	10	A		MET	TYR	0.225007
USER	1i6c_repx	0	SERA11A	11	A		SER	ALA	-0.00798548
USER	1i6c_repx	0	SERA11C	11	A		SER	CYS	-0.112492
USER	1i6c_repx	0	SERA11D	11	A		SER	ASP	-0.292873
USER	1i6c_repx	0	SERA11E	11	A		SER	GLU	-0.91517
USER	1i6c_repx	0	SERA11F	11	A		SER	PHE	-1.56723
USER	1i6c_repx	0	SERA11G	11	A		SER	GLY	0.431997
USER	1i6c_repx	0	SERA11H	11	A		SER	HIS	0.67475
USER	1i6c_repx	0	SERA11I	11	A		SER	ILE	0.974759
USER	1i6c_repx	0	SERA11K	11	A		SER	LYS	-0.633946
USER	1i6c_repx	0	SERA11L	11	A		SER	LEU	-0.787467
USER	1i6c_repx	0	SERA11M	11	A		SER	MET	-1.17792
USER	1i6c_repx	0	SERA11N	11	A		SER	ASN	-0.79851
USER	1i6c_repx	0	SERA11P	11	A		SER	PRO	4.63752
USER	1i6c_repx	0	SERA11Q	11	A		SER	GLN	-0.57138
USER	1i6c_repx	0	SERA11R	11	A		SER	ARG	-0.150957
USER	1i6c_repx	0	SERA11T	11	A		SER	THR	0.193146
USER	1i6c_repx	0	SERA11V	11	A		SER	VAL	0.95567
USER	1i6c_repx	0	SERA11W	11	A		SER	TRP	-0.628001
USER	1i6c_repx	0	SERA11Y	11	A		SER	TYR	-1.33566
USER	1i6c_repx	0	ARGA12A	12	A		ARG	ALA	-1.75515
USER	1i6c_repx	0	ARGA12C	12	A		ARG	CYS	0.286075
USER	1i6c_repx	0	ARGA12D	12	A		ARG	ASP	-1.76804
USER	1i6c_repx	0	ARGA12E	12	A		ARG	GLU	0.226878
USER	1i6c_repx	0	ARGA12F	12	A		ARG	PHE	-0.175939
USER	1i6c_repx	0	ARGA12G	12	A		ARG	GLY	-1.66488
USER	1i6c_repx	0	ARGA12H	12	A		ARG	HIS	0.292204
USER	1i6c_repx	0	ARGA12I	12	A		ARG	ILE	0.433782
USER	1i6c_repx	0	ARGA12K	12	A		ARG	LYS	-1.67373
USER	1i6c_repx	0	ARGA12L	12	A		ARG	LEU	-1.60368
USER	1i6c_repx	0	ARGA12M	12	A		ARG	MET	-1.70946
USER	1i6c_repx	0	ARGA12N	12	A		ARG	ASN	-1.75761
USER	1i6c_repx	0	ARGA12P	12	A		ARG	PRO	-2.13673
USER	1i6c_repx	0	ARGA12Q	12	A		ARG	GLN	-1.7595
USER	1i6c_repx	0	ARGA12S	12	A		ARG	SER	-1.50809
USER	1i6c_repx	0	ARGA12T	12	A		ARG	THR	0.357069
USER	1i6c_repx	0	ARGA12V	12	A		ARG	VAL	0.421752
USER	1i6c_repx	0	ARGA12W	12	A		ARG	TRP	-0.0730225
USER	1i6c_repx	0	ARGA12Y	12	A		ARG	TYR	-0.0483936
USER	1i6c_repx	0	SERA13A	13	A		SER	ALA	1.54336
USER	1i6c_repx	0	SERA13C	13	A		SER	CYS	1.54242
USER	1i6c_repx	0	SERA13D	13	A		SER	ASP	1.47006
USER	1i6c_repx	0	SERA13E	13	A		SER	GLU	1.38344
USER	1i6c_repx	0	SERA13F	13	A		SER	PHE	1.394
USER	1i6c_repx	0	SERA13G	13	A		SER	GLY	1.58796
USER	1i6c_repx	0	SERA13H	13	A		SER	HIS	-0.231133
USER	1i6c_repx	0	SERA13I	13	A		SER	ILE	1.4729
USER	1i6c_repx	0	SERA13K	13	A		SER	LYS	1.36346
USER	1i6c_repx	0	SERA13L	13	A		SER	LEU	-0.292241
USER	1i6c_repx	0	SERA13M	13	A		SER	MET	1.37935
USER	1i6c_repx	0	SERA13N	13	A		SER	ASN	1.5065
USER	1i6c_repx	0	SERA13P	13	A		SER	PRO	3.22216
USER	1i6c_repx	0	SERA13Q	13	A		SER	GLN	1.31131
USER	1i6c_repx	0	SERA13R	13	A		SER	ARG	1.3571
USER	1i6c_repx	0	SERA13T	13	A		SER	THR	1.58322
USER	1i6c_repx	0	SERA13V	13	A		SER	VAL	1.58001
USER	1i6c_repx	0	SERA13W	13	A		SER	TRP	1.43929
USER	1i6c_repx	0	SERA13Y	13	A		SER	TYR	1.41835
USER	1i6c_repx	0	SERA14A	14	A		SER	ALA	2.49272
USER	1i6c_repx	0	SERA14C	14	A		SER	CYS	2.37041
USER	1i6c_repx	0	SERA14D	14	A		SER	ASP	0.217932
USER	1i6c_repx	0	SERA14E	14	A		SER	GLU	2.31031
USER	1i6c_repx	0	SERA14F	14	A		SER	PHE	0.136597
USER	1i6c_repx	0	SERA14G	14	A		SER	GLY	0.211055
USER	1i6c_repx	0	SERA14H	14	A		SER	HIS	0.222552
USER	1i6c_repx	0	SERA14I	14	A		SER	ILE	2.89859
USER	1i6c_repx	0	SERA14K	14	A		SER	LYS	0.124066
USER	1i6c_repx	0	SERA14L	14	A		SER	LEU	2.43087
USER	1i6c_repx	0	SERA14M	14	A		SER	MET	0.218719
USER	1i6c_repx	0	SERA14N	14	A		SER	ASN	0.113384
USER	1i6c_repx	0	SERA14P	14	A		SER	PRO	4.78927
USER	1i6c_repx	0	SERA14Q	14	A		SER	GLN	2.38705
USER	1i6c_repx	0	SERA14R	14	A		SER	ARG	0.108933
USER	1i6c_repx	0	SERA14T	14	A		SER	THR	0.838927
USER	1i6c_repx	0	SERA14V	14	A		SER	VAL	0.788068
USER	1i6c_repx	0	SERA14W	14	A		SER	TRP	2.31929
USER	1i6c_repx	0	SERA14Y	14	A		SER	TYR	0.143808
USER	1i6c_repx	0	GLYA15A	15	A		GLY	ALA	1.18432
USER	1i6c_repx	0	GLYA15C	15	A		GLY	CYS	1.16061
USER	1i6c_repx	0	GLYA15D	15	A		GLY	ASP	1.03758
USER	1i6c_repx	0	GLYA15E	15	A		GLY	GLU	1.0211
USER	1i6c_repx	0	GLYA15F	15	A		GLY	PHE	0.752836
USER	1i6c_repx	0	GLYA15H	15	A		GLY	HIS	1.37018
USER	1i6c_repx	0	GLYA15I	15	A		GLY	ILE	1.72407
USER	1i6c_repx	0	GLYA15K	15	A		GLY	LYS	1.10178
USER	1i6c_repx	0	GLYA15L	15	A		GLY	LEU	1.03608
USER	1i6c_repx	0	GLYA15M	15	A		GLY	MET	0.846793
USER	1i6c_repx	0	GLYA15N	15	A		GLY	ASN	1.31653
USER	1i6c_repx	0	GLYA15P	15	A		GLY	PRO	3.91567
USER	1i6c_repx	0	GLYA15Q	15	A		GLY	GLN	1.20945
USER	1i6c_repx	0	GLYA15R	15	A		GLY	ARG	1.14659
USER	1i6c_repx	0	GLYA15S	15	A		GLY	SER	1.48764
USER	1i6c_repx	0	GLYA15T	15	A		GLY	THR	2.32939
USER	1i6c_repx	0	GLYA15V	15	A		GLY	VAL	2.13404
USER	1i6c_repx	0	GLYA15W	15	A		GLY	TRP	1.01708
USER	1i6c_repx	0	GLYA15Y	15	A		GLY	TYR	0.918017
USER	1i6c_repx	0	ARGA16A	16	A		ARG	ALA	1.14659
USER	1i6c_repx	0	ARGA16C	16	A		ARG	CYS	0.792008
USER	1i6c_repx	0	ARGA16D	16	A		ARG	ASP	1.58888
USER	1i6c_repx	0	ARGA16E	16	A		ARG	GLU	0.754343
USER	1i6c_repx	0	ARGA16F	16	A		ARG	PHE	0.445318
USER	1i6c_repx	0	ARGA16G	16	A		ARG	GLY	1.35338
USER	1i6c_repx	0	ARGA16H	16	A		ARG	HIS	1.04013
USER	1i6c_repx	0	ARGA16I	16	A		ARG	ILE	0.38203
USER	1i6c_repx	0	ARGA16K	16	A		ARG	LYS	0.374871
USER	1i6c_repx	0	ARGA16L	16	A		ARG	LEU	0.160748
USER	1i6c_repx	0	ARGA16M	16	A		ARG	MET	0.0801721
USER	1i6c_repx	0	ARGA16N	16	A		ARG	ASN	1.26569
USER	1i6c_repx	0	ARGA16P	16	A		ARG	PRO	2.3365
USER	1i6c_repx	0	ARGA16Q	16	A		ARG	GLN	0.273972
USER	1i6c_repx	0	ARGA16S	16	A		ARG	SER	0.747985
USER	1i6c_repx	0	ARGA16T	16	A		ARG	THR	0.607541
USER	1i6c_repx	0	ARGA16V	16	A		ARG	VAL	0.880101
USER	1i6c_repx	0	ARGA16W	16	A		ARG	TRP	0.451686
USER	1i6c_repx	0	ARGA16Y	16	A		ARG	TYR	0.327031
USER	1i6c_repx	0	VALA17A	17	A		VAL	ALA	0.833541
USER	1i6c_repx	0	VALA17C	17	A		VAL	CYS	0.434471
USER	1i6c_repx	0	VALA17D	17	A		VAL	ASP	1.40029
USER	1i6c_repx	0	VALA17E	17	A		VAL	GLU	0.276839
USER	1i6c_repx	0	VALA17F	17	A		VAL	PHE	0.479028
USER	1i6c_repx	0	VALA17G	17	A		VAL	GLY	1.95602
USER	1i6c_repx	0	VALA17H	17	A		VAL	HIS	1.26708
USER	1i6c_repx	0	VALA17I	17	A		VAL	ILE	-0.350324
USER	1i6c_repx	0	VALA17K	17	A		VAL	LYS	0.739975
USER	1i6c_repx	0	VALA17L	17	A		VAL	LEU	-0.789382
USER	1i6c_repx	0	VALA17M	17	A		VAL	MET	0.561347
USER	1i6c_repx	0	VALA17N	17	A		VAL	ASN	1.13977
USER	1i6c_repx	0	VALA17P	17	A		VAL	PRO	-0.820126
USER	1i6c_repx	0	VALA17Q	17	A		VAL	GLN	0.798591
USER	1i6c_repx	0	VALA17R	17	A		VAL	ARG	1.13132
USER	1i6c_repx	0	VALA17S	17	A		VAL	SER	1.61244
USER	1i6c_repx	0	VALA17T	17	A		VAL	THR	0.635879
USER	1i6c_repx	0	VALA17W	17	A		VAL	TRP	0.574679
USER	1i6c_repx	0	VALA17Y	17	A		VAL	TYR	0.569591
USER	1i6c_repx	0	TYRA18A	18	A		TYR	ALA	1.58467
USER	1i6c_repx	0	TYRA18C	18	A		TYR	CYS	1.26599
USER	1i6c_repx	0	TYRA18D	18	A		TYR	ASP	2.18919
USER	1i6c_repx	0	TYRA18E	18	A		TYR	GLU	1.78778
USER	1i6c_repx	0	TYRA18F	18	A		TYR	PHE	0.111116
USER	1i6c_repx	0	TYRA18G	18	A		TYR	GLY	1.70469
USER	1i6c_repx	0	TYRA18H	18	A		TYR	HIS	0.617967
USER	1i6c_repx	0	TYRA18I	18	A		TYR	ILE	0.731772
USER	1i6c_repx	0	TYRA18K	18	A		TYR	LYS	0.472498
USER	1i6c_repx	0	TYRA18L	18	A		TYR	LEU	0.634815
USER	1i6c_repx	0	TYRA18M	18	A		TYR	MET	1.09647
USER	1i6c_repx	0	TYRA18N	18	A		TYR	ASN	0.630346
USER	1i6c_repx	0	TYRA18P	18	A		TYR	PRO	4.61345
USER	1i6c_repx	0	TYRA18Q	18	A		TYR	GLN	0.77766
USER	1i6c_repx	0	TYRA18R	18	A		TYR	ARG	-0.14846
USER	1i6c_repx	0	TYRA18S	18	A		TYR	SER	0.0244078
USER	1i6c_repx	0	TYRA18T	18	A		TYR	THR	1.85797
USER	1i6c_repx	0	TYRA18V	18	A		TYR	VAL	0.676089
USER	1i6c_repx	0	TYRA18W	18	A		TYR	TRP	1.39883
USER	1i6c_repx	0	TYRA19A	19	A		TYR	ALA	2.97377
USER	1i6c_repx	0	TYRA19C	19	A		TYR	CYS	2.4448
USER	1i6c_repx	0	TYRA19D	19	A		TYR	ASP	5.07775
USER	1i6c_repx	0	TYRA19E	19	A		TYR	GLU	4.38774
USER	1i6c_repx	0	TYRA19F	19	A		TYR	PHE	-0.00492428
USER	1i6c_repx	0	TYRA19G	19	A		TYR	GLY	4.20311
USER	1i6c_repx	0	TYRA19H	19	A		TYR	HIS	3.10731
USER	1i6c_repx	0	TYRA19I	19	A		TYR	ILE	1.83745
USER	1i6c_repx	0	TYRA19K	19	A		TYR	LYS	3.1099
USER	1i6c_repx	0	TYRA19L	19	A		TYR	LEU	2.75812
USER	1i6c_repx	0	TYRA19M	19	A		TYR	MET	0.985446
USER	1i6c_repx	0	TYRA19N	19	A		TYR	ASN	2.79739
USER	1i6c_repx	0	TYRA19P	19	A		TYR	PRO	5.60574
USER	1i6c_repx	0	TYRA19Q	19	A		TYR	GLN	3.65444
USER	1i6c_repx	0	TYRA19R	19	A		TYR	ARG	3.58144
USER	1i6c_repx	0	TYRA19S	19	A		TYR	SER	3.89108
USER	1i6c_repx	0	TYRA19T	19	A		TYR	THR	2.72209
USER	1i6c_repx	0	TYRA19V	19	A		TYR	VAL	1.70415
USER	1i6c_repx	0	TYRA19W	19	A		TYR	TRP	1.23449
USER	1i6c_repx	0	PHEA20A	20	A		PHE	ALA	1.86033
USER	1i6c_repx	0	PHEA20C	20	A		PHE	CYS	1.89079
USER	1i6c_repx	0	PHEA20D	20	A		PHE	ASP	3.15871
USER	1i6c_repx	0	PHEA20E	20	A		PHE	GLU	1.11132
USER	1i6c_repx	0	PHEA20G	20	A		PHE	GLY	2.89763
USER	1i6c_repx	0	PHEA20H	20	A		PHE	HIS	2.38068
USER	1i6c_repx	0	PHEA20I	20	A		PHE	ILE	2.68946
USER	1i6c_repx	0	PHEA20K	20	A		PHE	LYS	1.67503
USER	1i6c_repx	0	PHEA20L	20	A		PHE	LEU	0.825817
USER	1i6c_repx	0	PHEA20M	20	A		PHE	MET	0.633177
USER	1i6c_repx	0	PHEA20N	20	A		PHE	ASN	2.83731
USER	1i6c_repx	0	PHEA20P	20	A		PHE	PRO	5.51523
USER	1i6c_repx	0	PHEA20Q	20	A		PHE	GLN	1.469
USER	1i6c_repx	0	PHEA20R	20	A		PHE	ARG	1.23635
USER	1i6c_repx	0	PHEA20S	20	A		PHE	SER	2.35279
USER	1i6c_repx	0	PHEA20T	20	A		PHE	THR	2.299
USER	1i6c_repx	0	PHEA20V	20	A		PHE	VAL	2.15719
USER	1i6c_repx	0	PHEA20W	20	A		PHE	TRP	0.454426
USER	1i6c_repx	0	PHEA20Y	20	A		PHE	TYR	0.512387
USER	1i6c_repx	0	ASNA21A	21	A		ASN	ALA	0.0154262
USER	1i6c_repx	0	ASNA21C	21	A		ASN	CYS	-0.241495
USER	1i6c_repx	0	ASNA21D	21	A		ASN	ASP	1.36495
USER	1i6c_repx	0	ASNA21E	21	A		ASN	GLU	1.31141
USER	1i6c_repx	0	ASNA21F	21	A		ASN	PHE	3.98723
USER	1i6c_repx	0	ASNA21G	21	A		ASN	GLY	1.03122
USER	1i6c_repx	0	ASNA21H	21	A		ASN	HIS	2.78755
USER	1i6c_repx	0	ASNA21I	21	A		ASN	ILE	0.328831
USER	1i6c_repx	0	ASNA21K	21	A		ASN	LYS	-0.0429298
USER	1i6c_repx	0	ASNA21L	21	A		ASN	LEU	-0.581662
USER	1i6c_repx	0	ASNA21M	21	A		ASN	MET	-0.283945
USER	1i6c_repx	0	ASNA21P	21	A		ASN	PRO	1.00054
USER	1i6c_repx	0	ASNA21Q	21	A		ASN	GLN	1.16021
USER	1i6c_repx	0	ASNA21R	21	A		ASN	ARG	1.64885
USER	1i6c_repx	0	ASNA21S	21	A		ASN	SER	0.335879
USER	1i6c_repx	0	ASNA21T	21	A		ASN	THR	0.578119
USER	1i6c_repx	0	ASNA21V	21	A		ASN	VAL	0.710295
USER	1i6c_repx	0	ASNA21W	21	A		ASN	TRP	4.17537
USER	1i6c_repx	0	ASNA21Y	21	A		ASN	TYR	5.2897
USER	1i6c_repx	0	HISA22A	22	A		HIS	ALA	-0.370151
USER	1i6c_repx	0	HISA22C	22	A		HIS	CYS	0.539281
USER	1i6c_repx	0	HISA22D	22	A		HIS	ASP	-0.0670797
USER	1i6c_repx	0	HISA22E	22	A		HIS	GLU	-0.56834
USER	1i6c_repx	0	HISA22F	22	A		HIS	PHE	-0.852536
USER	1i6c_repx	0	HISA22G	22	A		HIS	GLY	0.329972
USER	1i6c_repx	0	HISA22I	22	A		HIS	ILE	-0.797931
USER	1i6c_repx	0	HISA22K	22	A		HIS	LYS	-0.570609
USER	1i6c_repx	0	HISA22L	22	A		HIS	LEU	-0.780242
USER	1i6c_repx	0	HISA22M	22	A		HIS	MET	-0.563751
USER	1i6c_repx	0	HISA22N	22	A		HIS	ASN	0.273156
USER	1i6c_repx	0	HISA22P	22	A		HIS	PRO	3.62981
USER	1i6c_repx	0	HISA22Q	22	A		HIS	GLN	-0.493212
USER	1i6c_repx	0	HISA22R	22	A		HIS	ARG	-0.430442
USER	1i6c_repx	0	HISA22S	22	A		HIS	SER	0.618858
USER	1i6c_repx	0	HISA22T	22	A		HIS	THR	0.485826
USER	1i6c_repx	0	HISA22V	22	A		HIS	VAL	-0.410878
USER	1i6c_repx	0	HISA22W	22	A		HIS	TRP	-0.401615
USER	1i6c_repx	0	HISA22Y	22	A		HIS	TYR	-1.25579
USER	1i6c_repx	0	ILEA23A	23	A		ILE	ALA	0.186756
USER	1i6c_repx	0	ILEA23C	23	A		ILE	CYS	0.239012
USER	1i6c_repx	0	ILEA23D	23	A		ILE	ASP	-0.127561
USER	1i6c_repx	0	ILEA23E	23	A		ILE	GLU	-0.161435
USER	1i6c_repx	0	ILEA23F	23	A		ILE	PHE	-0.413703
USER	1i6c_repx	0	ILEA23G	23	A		ILE	GLY	0.264678
USER	1i6c_repx	0	ILEA23H	23	A		ILE	HIS	0.208911
USER	1i6c_repx	0	ILEA23K	23	A		ILE	LYS	-0.255248
USER	1i6c_repx	0	ILEA23L	23	A		ILE	LEU	-0.357936
USER	1i6c_repx	0	ILEA23M	23	A		ILE	MET	1.4198
USER	1i6c_repx	0	ILEA23N	23	A		ILE	ASN	0.177731
USER	1i6c_repx	0	ILEA23P	23	A		ILE	PRO	2.46092
USER	1i6c_repx	0	ILEA23Q	23	A		ILE	GLN	-0.106058
USER	1i6c_repx	0	ILEA23R	23	A		ILE	ARG	-0.129587
USER	1i6c_repx	0	ILEA23S	23	A		ILE	SER	0.273449
USER	1i6c_repx	0	ILEA23T	23	A		ILE	THR	0.258875
USER	1i6c_repx	0	ILEA23V	23	A		ILE	VAL	-0.00305594
USER	1i6c_repx	0	ILEA23W	23	A		ILE	TRP	0.185959
USER	1i6c_repx	0	ILEA23Y	23	A		ILE	TYR	-0.469028
USER	1i6c_repx	0	THRA24A	24	A		THR	ALA	-0.36411
USER	1i6c_repx	0	THRA24C	24	A		THR	CYS	0.119353
USER	1i6c_repx	0	THRA24D	24	A		THR	ASP	-0.893981
USER	1i6c_repx	0	THRA24E	24	A		THR	GLU	-0.379143
USER	1i6c_repx	0	THRA24F	24	A		THR	PHE	-0.445335
USER	1i6c_repx	0	THRA24G	24	A		THR	GLY	0.104866
USER	1i6c_repx	0	THRA24H	24	A		THR	HIS	-0.102821
USER	1i6c_repx	0	THRA24I	24	A		THR	ILE	-0.39517
USER	1i6c_repx	0	THRA24K	24	A		THR	LYS	-0.463109
USER	1i6c_repx	0	THRA24L	24	A		THR	LEU	-0.634868
USER	1i6c_repx	0	THRA24M	24	A		THR	MET	-0.43725
USER	1i6c_repx	0	THRA24N	24	A		THR	ASN	-0.273792
USER	1i6c_repx	0	THRA24P	24	A		THR	PRO	0.807168
USER	1i6c_repx	0	THRA24Q	24	A		THR	GLN	-0.642491
USER	1i6c_repx	0	THRA24R	24	A		THR	ARG	-0.328004
USER	1i6c_repx	0	THRA24S	24	A		THR	SER	0.212051
USER	1i6c_repx	0	THRA24V	24	A		THR	VAL	-0.190208
USER	1i6c_repx	0	THRA24W	24	A		THR	TRP	-0.250236
USER	1i6c_repx	0	THRA24Y	24	A		THR	TYR	-0.450782
USER	1i6c_repx	0	ASNA25A	25	A		ASN	ALA	0.590947
USER	1i6c_repx	0	ASNA25C	25	A		ASN	CYS	0.249062
USER	1i6c_repx	0	ASNA25D	25	A		ASN	ASP	0.332118
USER	1i6c_repx	0	ASNA25E	25	A		ASN	GLU	0.242228
USER	1i6c_repx	0	ASNA25F	25	A		ASN	PHE	-0.0377431
USER	1i6c_repx	0	ASNA25G	25	A		ASN	GLY	-1.08876
USER	1i6c_repx	0	ASNA25H	25	A		ASN	HIS	-0.787547
USER	1i6c_repx	0	ASNA25I	25	A		ASN	ILE	2.17077
USER	1i6c_repx	0	ASNA25K	25	A		ASN	LYS	0.195376
USER	1i6c_repx	0	ASNA25L	25	A		ASN	LEU	0.24751
USER	1i6c_repx	0	ASNA25M	25	A		ASN	MET	-0.101651
USER	1i6c_repx	0	ASNA25P	25	A		ASN	PRO	4.51095
USER	1i6c_repx	0	ASNA25Q	25	A		ASN	GLN	-0.0238291
USER	1i6c_repx	0	ASNA25R	25	A		ASN	ARG	0.0802107
USER	1i6c_repx	0	ASNA25S	25	A		ASN	SER	0.273788
USER	1i6c_repx	0	ASNA25T	25	A		ASN	THR	1.74293
USER	1i6c_repx	0	ASNA25V	25	A		ASN	VAL	2.21676
USER	1i6c_repx	0	ASNA25W	25	A		ASN	TRP	-0.129539
USER	1i6c_repx	0	ASNA25Y	25	A		ASN	TYR	0.0847728
USER	1i6c_repx	0	ALAA26C	26	A		ALA	CYS	-0.171372
USER	1i6c_repx	0	ALAA26D	26	A		ALA	ASP	-0.293417
USER	1i6c_repx	0	ALAA26E	26	A		ALA	GLU	-0.342876
USER	1i6c_repx	0	ALAA26F	26	A		ALA	PHE	-0.424665
USER	1i6c_repx	0	ALAA26G	26	A		ALA	GLY	1.52271
USER	1i6c_repx	0	ALAA26H	26	A		ALA	HIS	0.0658403
USER	1i6c_repx	0	ALAA26I	26	A		ALA	ILE	-0.424533
USER	1i6c_repx	0	ALAA26K	26	A		ALA	LYS	-0.421488
USER	1i6c_repx	0	ALAA26L	26	A		ALA	LEU	-0.85503
USER	1i6c_repx	0	ALAA26M	26	A		ALA	MET	-1.06958
USER	1i6c_repx	0	ALAA26N	26	A		ALA	ASN	-0.271277
USER	1i6c_repx	0	ALAA26P	26	A		ALA	PRO	3.42371
USER	1i6c_repx	0	ALAA26Q	26	A		ALA	GLN	-0.192041
USER	1i6c_repx	0	ALAA26R	26	A		ALA	ARG	-0.378286
USER	1i6c_repx	0	ALAA26S	26	A		ALA	SER	-0.0661181
USER	1i6c_repx	0	ALAA26T	26	A		ALA	THR	-0.207
USER	1i6c_repx	0	ALAA26V	26	A		ALA	VAL	-0.170589
USER	1i6c_repx	0	ALAA26W	26	A		ALA	TRP	0.17896
USER	1i6c_repx	0	ALAA26Y	26	A		ALA	TYR	-0.26297
USER	1i6c_repx	0	SERA27A	27	A		SER	ALA	-0.42504
USER	1i6c_repx	0	SERA27C	27	A		SER	CYS	-0.648016
USER	1i6c_repx	0	SERA27D	27	A		SER	ASP	-0.696407
USER	1i6c_repx	0	SERA27E	27	A		SER	GLU	-1.14733
USER	1i6c_repx	0	SERA27F	27	A		SER	PHE	-0.204799
USER	1i6c_repx	0	SERA27G	27	A		SER	GLY	0.291162
USER	1i6c_repx	0	SERA27H	27	A		SER	HIS	-0.078922
USER	1i6c_repx	0	SERA27I	27	A		SER	ILE	-0.571584
USER	1i6c_repx	0	SERA27K	27	A		SER	LYS	-1.13008
USER	1i6c_repx	0	SERA27L	27	A		SER	LEU	0.0985506
USER	1i6c_repx	0	SERA27M	27	A		SER	MET	-1.60906
USER	1i6c_repx	0	SERA27N	27	A		SER	ASN	-0.464469
USER	1i6c_repx	0	SERA27P	27	A		SER	PRO	-1.15936
USER	1i6c_repx	0	SERA27Q	27	A		SER	GLN	-1.42062
USER	1i6c_repx	0	SERA27R	27	A		SER	ARG	-0.687707
USER	1i6c_repx	0	SERA27T	27	A		SER	THR	0.0663024
USER	1i6c_repx	0	SERA27V	27	A		SER	VAL	0.149684
USER	1i6c_repx	0	SERA27W	27	A		SER	TRP	-0.385667
USER	1i6c_repx	0	SERA27Y	27	A		SER	TYR	-0.347601
USER	1i6c_repx	0	GLNA28A	28	A		GLN	ALA	0.0491631
USER	1i6c_repx	0	GLNA28C	28	A		GLN	CYS	0.134484
USER	1i6c_repx	0	GLNA28D	28	A		GLN	ASP	-0.801287
USER	1i6c_repx	0	GLNA28E	28	A		GLN	GLU	0.0474258
USER	1i6c_repx	0	GLNA28F	28	A		GLN	PHE	-0.230727
USER	1i6c_repx	0	GLNA28G	28	A		GLN	GLY	-1.59525
USER	1i6c_repx	0	GLNA28H	28	A		GLN	HIS	0.342287
USER	1i6c_repx	0	GLNA28I	28	A		GLN	ILE	0.0477316
USER	1i6c_repx	0	GLNA28K	28	A		GLN	LYS	-0.198328
USER	1i6c_repx	0	GLNA28L	28	A		GLN	LEU	-1.36327
USER	1i6c_repx	0	GLNA28M	28	A		GLN	MET	-2.61899
USER	1i6c_repx	0	GLNA28N	28	A		GLN	ASN	0.215825
USER	1i6c_repx	0	GLNA28P	28	A		GLN	PRO	1.80256
USER	1i6c_repx	0	GLNA28R	28	A		GLN	ARG	-0.0908827
USER	1i6c_repx	0	GLNA28S	28	A		GLN	SER	-0.714435
USER	1i6c_repx	0	GLNA28T	28	A		GLN	THR	-0.873896
USER	1i6c_repx	0	GLNA28V	28	A		GLN	VAL	-0.899915
USER	1i6c_repx	0	GLNA28W	28	A		GLN	TRP	-1.42588
USER	1i6c_repx	0	GLNA28Y	28	A		GLN	TYR	-0.157871
USER	1i6c_repx	0	TRPA29A	29	A		TRP	ALA	0.61961
USER	1i6c_repx	0	TRPA29C	29	A		TRP	CYS	0.184433
USER	1i6c_repx	0	TRPA29D	29	A		TRP	ASP	0.633108
USER	1i6c_repx	0	TRPA29E	29	A		TRP	GLU	0.529883
USER	1i6c_repx	0	TRPA29F	29	A		TRP	PHE	-0.412125
USER	1i6c_repx	0	TRPA29G	29	A		TRP	GLY	0.644008
USER	1i6c_repx	0	TRPA29H	29	A		TRP	HIS	-0.0667732
USER	1i6c_repx	0	TRPA29I	29	A		TRP	ILE	0.286131
USER	1i6c_repx	0	TRPA29K	29	A		TRP	LYS	0.167688
USER	1i6c_repx	0	TRPA29L	29	A		TRP	LEU	0.0933161
USER	1i6c_repx	0	TRPA29M	29	A		TRP	MET	0.0391755
USER	1i6c_repx	0	TRPA29N	29	A		TRP	ASN	-0.413421
USER	1i6c_repx	0	TRPA29P	29	A		TRP	PRO	1.33147
USER	1i6c_repx	0	TRPA29Q	29	A		TRP	GLN	0.115867
USER	1i6c_repx	0	TRPA29R	29	A		TRP	ARG	-0.00306919
USER	1i6c_repx	0	TRPA29S	29	A		TRP	SER	0.148935
USER	1i6c_repx	0	TRPA29T	29	A		TRP	THR	0.532923
USER	1i6c_repx	0	TRPA29V	29	A		TRP	VAL	0.562189
USER	1i6c_repx	0	TRPA29Y	29	A		TRP	TYR	-0.140684
USER	1i6c_repx	0	GLUA30A	30	A		GLU	ALA	0.237094
USER	1i6c_repx	0	GLUA30C	30	A		GLU	CYS	-0.0408219
USER	1i6c_repx	0	GLUA30D	30	A		GLU	ASP	0.0242444
USER	1i6c_repx	0	GLUA30F	30	A		GLU	PHE	-0.465974
USER	1i6c_repx	0	GLUA30G	30	A		GLU	GLY	0.75858
USER	1i6c_repx	0	GLUA30H	30	A		GLU	HIS	0.79692
USER	1i6c_repx	0	GLUA30I	30	A		GLU	ILE	-1.19974
USER	1i6c_repx	0	GLUA30K	30	A		GLU	LYS	-0.307016
USER	1i6c_repx	0	GLUA30L	30	A		GLU	LEU	-0.715445
USER	1i6c_repx	0	GLUA30M	30	A		GLU	MET	-0.599863
USER	1i6c_repx	0	GLUA30N	30	A		GLU	ASN	0.110451
USER	1i6c_repx	0	GLUA30P	30	A		GLU	PRO	1.30208
USER	1i6c_repx	0	GLUA30Q	30	A		GLU	GLN	0.12178
USER	1i6c_repx	0	GLUA30R	30	A		GLU	ARG	0.0996135
USER	1i6c_repx	0	GLUA30S	30	A		GLU	SER	0.284891
USER	1i6c_repx	0	GLUA30T	30	A		GLU	THR	-0.11871
USER	1i6c_repx	0	GLUA30V	30	A		GLU	VAL	-0.887164
USER	1i6c_repx	0	GLUA30W	30	A		GLU	TRP	0.0913543
USER	1i6c_repx	0	GLUA30Y	30	A		GLU	TYR	-0.0153214
USER	1i6c_repx	0	ARGA31A	31	A		ARG	ALA	0.735862
USER	1i6c_repx	0	ARGA31C	31	A		ARG	CYS	0.684117
USER	1i6c_repx	0	ARGA31D	31	A		ARG	ASP	0.417067
USER	1i6c_repx	0	ARGA31E	31	A		ARG	GLU	0.174373
USER	1i6c_repx	0	ARGA31F	31	A		ARG	PHE	-0.0680709
USER	1i6c_repx	0	ARGA31G	31	A		ARG	GLY	1.03104
USER	1i6c_repx	0	ARGA31H	31	A		ARG	HIS	0.412837
USER	1i6c_repx	0	ARGA31I	31	A		ARG	ILE	0.644617
USER	1i6c_repx	0	ARGA31K	31	A		ARG	LYS	-0.119877
USER	1i6c_repx	0	ARGA31L	31	A		ARG	LEU	-0.690782
USER	1i6c_repx	0	ARGA31M	31	A		ARG	MET	-0.547293
USER	1i6c_repx	0	ARGA31N	31	A		ARG	ASN	0.0526889
USER	1i6c_repx	0	ARGA31P	31	A		ARG	PRO	-0.481932
USER	1i6c_repx	0	ARGA31Q	31	A		ARG	GLN	-0.151493
USER	1i6c_repx	0	ARGA31S	31	A		ARG	SER	0.41499
USER	1i6c_repx	0	ARGA31T	31	A		ARG	THR	1.20792
USER	1i6c_repx	0	ARGA31V	31	A		ARG	VAL	1.36316
USER	1i6c_repx	0	ARGA31W	31	A		ARG	TRP	-0.0905553
USER	1i6c_repx	0	ARGA31Y	31	A		ARG	TYR	0.00912355
USER	1i6c_repx	0	PROA32A	32	A		PRO	ALA	3.42721
USER	1i6c_repx	0	PROA32C	32	A		PRO	CYS	3.86153
USER	1i6c_repx	0	PROA32D	32	A		PRO	ASP	5.06822
USER	1i6c_repx	0	PROA32E	32	A		PRO	GLU	3.51528
USER	1i6c_repx	0	PROA32F	32	A		PRO	PHE	2.48361
USER	1i6c_repx	0	PROA32G	32	A		PRO	GLY	4.51606
USER	1i6c_repx	0	PROA32H	32	A		PRO	HIS	3.99411
USER	1i6c_repx	0	PROA32I	32	A		PRO	ILE	3.36966
USER	1i6c_repx	0	PROA32K	32	A		PRO	LYS	4.49517
USER	1i6c_repx	0	PROA32L	32	A		PRO	LEU	2.57696
USER	1i6c_repx	0	PROA32M	32	A		PRO	MET	2.53324
USER	1i6c_repx	0	PROA32N	32	A		PRO	ASN	4.57608
USER	1i6c_repx	0	PROA32Q	32	A		PRO	GLN	3.87136
USER	1i6c_repx	0	PROA32R	32	A		PRO	ARG	5.03663
USER	1i6c_repx	0	PROA32S	32	A		PRO	SER	4.77017
USER	1i6c_repx	0	PROA32T	32	A		PRO	THR	4.79988
USER	1i6c_repx	0	PROA32V	32	A		PRO	VAL	3.83136
USER	1i6c_repx	0	PROA32W	32	A		PRO	TRP	3.40331
USER	1i6c_repx	0	PROA32Y	32	A		PRO	TYR	2.88995
USER	1i6c_repx	0	SERA33A	33	A		SER	ALA	0.158264
USER	1i6c_repx	0	SERA33C	33	A		SER	CYS	0.0883589
USER	1i6c_repx	0	SERA33D	33	A		SER	ASP	0.289353
USER	1i6c_repx	0	SERA33E	33	A		SER	GLU	0.0677314
USER	1i6c_repx	0	SERA33F	33	A		SER	PHE	-0.306784
USER	1i6c_repx	0	SERA33G	33	A		SER	GLY	-0.482601
USER	1i6c_repx	0	SERA33H	33	A		SER	HIS	0.335116
USER	1i6c_repx	0	SERA33I	33	A		SER	ILE	0.91557
USER	1i6c_repx	0	SERA33K	33	A		SER	LYS	-0.191458
USER	1i6c_repx	0	SERA33L	33	A		SER	LEU	-0.265184
USER	1i6c_repx	0	SERA33M	33	A		SER	MET	-0.387794
USER	1i6c_repx	0	SERA33N	33	A		SER	ASN	-0.119729
USER	1i6c_repx	0	SERA33P	33	A		SER	PRO	3.01262
USER	1i6c_repx	0	SERA33Q	33	A		SER	GLN	-0.244705
USER	1i6c_repx	0	SERA33R	33	A		SER	ARG	-0.248008
USER	1i6c_repx	0	SERA33T	33	A		SER	THR	1.16086
USER	1i6c_repx	0	SERA33V	33	A		SER	VAL	0.938361
USER	1i6c_repx	0	SERA33W	33	A		SER	TRP	0.0143891
USER	1i6c_repx	0	SERA33Y	33	A		SER	TYR	-0.285259
USER	1i6c_repx	0	GLYA34A	34	A		GLY	ALA	3.1224
USER	1i6c_repx	0	GLYA34C	34	A		GLY	CYS	3.3207
USER	1i6c_repx	0	GLYA34D	34	A		GLY	ASP	3.13615
USER	1i6c_repx	0	GLYA34E	34	A		GLY	GLU	3.46062
USER	1i6c_repx	0	GLYA34F	34	A		GLY	PHE	2.34501
USER	1i6c_repx	0	GLYA34H	34	A		GLY	HIS	2.80005
USER	1i6c_repx	0	GLYA34I	34	A		GLY	ILE	4.82389
USER	1i6c_repx	0	GLYA34K	34	A		GLY	LYS	2.74127
USER	1i6c_repx	0	GLYA34L	34	A		GLY	LEU	3.37021
USER	1i6c_repx	0	GLYA34M	34	A		GLY	MET	2.47889
USER	1i6c_repx	0	GLYA34N	34	A		GLY	ASN	2.83492
USER	1i6c_repx	0	GLYA34P	34	A		GLY	PRO	6.01276
USER	1i6c_repx	0	GLYA34Q	34	A		GLY	GLN	2.70618
USER	1i6c_repx	0	GLYA34R	34	A		GLY	ARG	2.63296
USER	1i6c_repx	0	GLYA34S	34	A		GLY	SER	3.37869
USER	1i6c_repx	0	GLYA34T	34	A		GLY	THR	4.28234
USER	1i6c_repx	0	GLYA34V	34	A		GLY	VAL	5.00059
USER	1i6c_repx	0	GLYA34W	34	A		GLY	TRP	2.3591
USER	1i6c_repx	0	GLYA34Y	34	A		GLY	TYR	2.50983
USER	1i6c_repx	0	ASNA35A	35	A		ASN	ALA	0.00741738
USER	1i6c_repx	0	ASNA35C	35	A		ASN	CYS	0.00337571
USER	1i6c_repx	0	ASNA35D	35	A		ASN	ASP	-0.00531852
USER	1i6c_repx	0	ASNA35E	35	A		ASN	GLU	-1.6931
USER	1i6c_repx	0	ASNA35F	35	A		ASN	PHE	-0.117312
USER	1i6c_repx	0	ASNA35G	35	A		ASN	GLY	-0.0478691
USER	1i6c_repx	0	ASNA35H	35	A		ASN	HIS	-1.67647
USER	1i6c_repx	0	ASNA35I	35	A		ASN	ILE	0.0778221
USER	1i6c_repx	0	ASNA35K	35	A		ASN	LYS	-0.0462075
USER	1i6c_repx	0	ASNA35L	35	A		ASN	LEU	-1.66691
USER	1i6c_repx	0	ASNA35M	35	A		ASN	MET	-0.0393745
USER	1i6c_repx	0	ASNA35P	35	A		ASN	PRO	-0.206395
USER	1i6c_repx	0	ASNA35Q	35	A		ASN	GLN	-0.447663
USER	1i6c_repx	0	ASNA35R	35	A		ASN	ARG	-0.0779381
USER	1i6c_repx	0	ASNA35S	35	A		ASN	SER	-1.4139
USER	1i6c_repx	0	ASNA35T	35	A		ASN	THR	0.0192186
USER	1i6c_repx	0	ASNA35V	35	A		ASN	VAL	0.070759
USER	1i6c_repx	0	ASNA35W	35	A		ASN	TRP	-0.0368159
USER	1i6c_repx	0	ASNA35Y	35	A		ASN	TYR	-0.077489
USER	1i6c_repx	0	SERA36A	36	A		SER	ALA	-0.228907
USER	1i6c_repx	0	SERA36C	36	A		SER	CYS	0.133366
USER	1i6c_repx	0	SERA36D	36	A		SER	ASP	-0.0667193
USER	1i6c_repx	0	SERA36E	36	A		SER	GLU	-0.468626
USER	1i6c_repx	0	SERA36F	36	A		SER	PHE	-0.168607
USER	1i6c_repx	0	SERA36G	36	A		SER	GLY	0.0960747
USER	1i6c_repx	0	SERA36H	36	A		SER	HIS	0.145554
USER	1i6c_repx	0	SERA36I	36	A		SER	ILE	0.0353188
USER	1i6c_repx	0	SERA36K	36	A		SER	LYS	-0.206963
USER	1i6c_repx	0	SERA36L	36	A		SER	LEU	-0.0921174
USER	1i6c_repx	0	SERA36M	36	A		SER	MET	-0.0895947
USER	1i6c_repx	0	SERA36N	36	A		SER	ASN	0.127032
USER	1i6c_repx	0	SERA36P	36	A		SER	PRO	-0.500792
USER	1i6c_repx	0	SERA36Q	36	A		SER	GLN	-0.116728
USER	1i6c_repx	0	SERA36R	36	A		SER	ARG	-0.0951363
USER	1i6c_repx	0	SERA36T	36	A		SER	THR	0.0523794
USER	1i6c_repx	0	SERA36V	36	A		SER	VAL	0.087223
USER	1i6c_repx	0	SERA36W	36	A		SER	TRP	0.0106428
USER	1i6c_repx	0	SERA36Y	36	A		SER	TYR	-0.131036
USER	1i6c_repx	0	SERA37A	37	A		SER	ALA	0.29431
USER	1i6c_repx	0	SERA37C	37	A		SER	CYS	1.90339
USER	1i6c_repx	0	SERA37D	37	A		SER	ASP	0.856525
USER	1i6c_repx	0	SERA37E	37	A		SER	GLU	0.781005
USER	1i6c_repx	0	SERA37F	37	A		SER	PHE	0.8364
USER	1i6c_repx	0	SERA37G	37	A		SER	GLY	0.228219
USER	1i6c_repx	0	SERA37H	37	A		SER	HIS	1.57082
USER	1i6c_repx	0	SERA37I	37	A		SER	ILE	3.37232
USER	1i6c_repx	0	SERA37K	37	A		SER	LYS	1.15182
USER	1i6c_repx	0	SERA37L	37	A		SER	LEU	1.21253
USER	1i6c_repx	0	SERA37M	37	A		SER	MET	2.04424
USER	1i6c_repx	0	SERA37N	37	A		SER	ASN	0.728103
USER	1i6c_repx	0	SERA37P	37	A		SER	PRO	-0.0343794
USER	1i6c_repx	0	SERA37Q	37	A		SER	GLN	1.91024
USER	1i6c_repx	0	SERA37R	37	A		SER	ARG	1.15077
USER	1i6c_repx	0	SERA37T	37	A		SER	THR	2.14836
USER	1i6c_repx	0	SERA37V	37	A		SER	VAL	2.27349
USER	1i6c_repx	0	SERA37W	37	A		SER	TRP	0.983059
USER	1i6c_repx	0	SERA37Y	37	A		SER	TYR	1.00568
USER	1i6c_repx	0	SERA38A	38	A		SER	ALA	0.296691
USER	1i6c_repx	0	SERA38C	38	A		SER	CYS	0.175841
USER	1i6c_repx	0	SERA38D	38	A		SER	ASP	-1.67518
USER	1i6c_repx	0	SERA38E	38	A		SER	GLU	0.113844
USER	1i6c_repx	0	SERA38F	38	A		SER	PHE	0.142234
USER	1i6c_repx	0	SERA38G	38	A		SER	GLY	0.08368
USER	1i6c_repx	0	SERA38H	38	A		SER	HIS	0.236879
USER	1i6c_repx	0	SERA38I	38	A		SER	ILE	1.49669
USER	1i6c_repx	0	SERA38K	38	A		SER	LYS	0.100561
USER	1i6c_repx	0	SERA38L	38	A		SER	LEU	0.216215
USER	1i6c_repx	0	SERA38M	38	A		SER	MET	0.0595831
USER	1i6c_repx	0	SERA38N	38	A		SER	ASN	-1.73172
USER	1i6c_repx	0	SERA38P	38	A		SER	PRO	4.51873
USER	1i6c_repx	0	SERA38Q	38	A		SER	GLN	0.161404
USER	1i6c_repx	0	SERA38R	38	A		SER	ARG	-1.89808
USER	1i6c_repx	0	SERA38T	38	A		SER	THR	1.49143
USER	1i6c_repx	0	SERA38V	38	A		SER	VAL	1.55497
USER	1i6c_repx	0	SERA38W	38	A		SER	TRP	0.14935
USER	1i6c_repx	0	SERA38Y	38	A		SER	TYR	0.162157
USER	1i6c_repx	0	GLYA39A	39	A		GLY	ALA	0.341937
USER	1i6c_repx	0	GLYA39C	39	A		GLY	CYS	0.965704
USER	1i6c_repx	0	GLYA39D	39	A		GLY	ASP	0.789594
USER	1i6c_repx	0	GLYA39E	39	A		GLY	GLU	0.913637
USER	1i6c_repx	0	GLYA39F	39	A		GLY	PHE	0.360719
USER	1i6c_repx	0	GLYA39H	39	A		GLY	HIS	1.03014
USER	1i6c_repx	0	GLYA39I	39	A		GLY	ILE	1.62874
USER	1i6c_repx	0	GLYA39K	39	A		GLY	LYS	0.949995
USER	1i6c_repx	0	GLYA39L	39	A		GLY	LEU	1.20339
USER	1i6c_repx	0	GLYA39M	39	A		GLY	MET	1.01349
USER	1i6c_repx	0	GLYA39N	39	A		GLY	ASN	1.02103
USER	1i6c_repx	0	GLYA39P	39	A		GLY	PRO	0.812196
USER	1i6c_repx	0	GLYA39Q	39	A		GLY	GLN	1.00479
USER	1i6c_repx	0	GLYA39R	39	A		GLY	ARG	0.993527
USER	1i6c_repx	0	GLYA39S	39	A		GLY	SER	0.551554
USER	1i6c_repx	0	GLYA39T	39	A		GLY	THR	0.766805
USER	1i6c_repx	0	GLYA39V	39	A		GLY	VAL	1.26541
USER	1i6c_repx	0	GLYA39W	39	A		GLY	TRP	1.07657
USER	1i6c_repx	0	GLYA39Y	39	A		GLY	TYR	-0.0203007
