## Supplementary material for "Validating folding energy estimates as a method for variant interpretation": pin1_1i8g_ddg_background.csv

source	pdb	score	pdb_mut	pdb_rid	pdb_chain	gene_no	mut_from	mut_to	ddg
USER	1i8g_repx	0	GLUA1A	1	A		GLU	ALA	0.42587
USER	1i8g_repx	0	GLUA1C	1	A		GLU	CYS	1.09615
USER	1i8g_repx	0	GLUA1D	1	A		GLU	ASP	0.346139
USER	1i8g_repx	0	GLUA1F	1	A		GLU	PHE	0.423573
USER	1i8g_repx	0	GLUA1G	1	A		GLU	GLY	-0.0366492
USER	1i8g_repx	0	GLUA1H	1	A		GLU	HIS	1.42951
USER	1i8g_repx	0	GLUA1I	1	A		GLU	ILE	1.4675
USER	1i8g_repx	0	GLUA1K	1	A		GLU	LYS	0.82493
USER	1i8g_repx	0	GLUA1L	1	A		GLU	LEU	0.854253
USER	1i8g_repx	0	GLUA1M	1	A		GLU	MET	0.0353817
USER	1i8g_repx	0	GLUA1N	1	A		GLU	ASN	0.633748
USER	1i8g_repx	0	GLUA1P	1	A		GLU	PRO	1.46604
USER	1i8g_repx	0	GLUA1Q	1	A		GLU	GLN	1.32274
USER	1i8g_repx	0	GLUA1R	1	A		GLU	ARG	1.26809
USER	1i8g_repx	0	GLUA1S	1	A		GLU	SER	0.52939
USER	1i8g_repx	0	GLUA1T	1	A		GLU	THR	0.201859
USER	1i8g_repx	0	GLUA1V	1	A		GLU	VAL	1.16255
USER	1i8g_repx	0	GLUA1W	1	A		GLU	TRP	0.547723
USER	1i8g_repx	0	GLUA1Y	1	A		GLU	TYR	1.77632
USER	1i8g_repx	0	GLNA2A	2	A		GLN	ALA	0.691437
USER	1i8g_repx	0	GLNA2C	2	A		GLN	CYS	1.00649
USER	1i8g_repx	0	GLNA2D	2	A		GLN	ASP	0.725842
USER	1i8g_repx	0	GLNA2E	2	A		GLN	GLU	0.558251
USER	1i8g_repx	0	GLNA2F	2	A		GLN	PHE	0.384622
USER	1i8g_repx	0	GLNA2G	2	A		GLN	GLY	0.907459
USER	1i8g_repx	0	GLNA2H	2	A		GLN	HIS	0.565315
USER	1i8g_repx	0	GLNA2I	2	A		GLN	ILE	0.77785
USER	1i8g_repx	0	GLNA2K	2	A		GLN	LYS	0.525238
USER	1i8g_repx	0	GLNA2L	2	A		GLN	LEU	0.588799
USER	1i8g_repx	0	GLNA2M	2	A		GLN	MET	0.424723
USER	1i8g_repx	0	GLNA2N	2	A		GLN	ASN	0.834857
USER	1i8g_repx	0	GLNA2P	2	A		GLN	PRO	0.664049
USER	1i8g_repx	0	GLNA2R	2	A		GLN	ARG	0.426287
USER	1i8g_repx	0	GLNA2S	2	A		GLN	SER	0.587702
USER	1i8g_repx	0	GLNA2T	2	A		GLN	THR	0.540213
USER	1i8g_repx	0	GLNA2V	2	A		GLN	VAL	0.886166
USER	1i8g_repx	0	GLNA2W	2	A		GLN	TRP	0.414576
USER	1i8g_repx	0	GLNA2Y	2	A		GLN	TYR	0.459792
USER	1i8g_repx	0	PROA3A	3	A		PRO	ALA	0.685123
USER	1i8g_repx	0	PROA3C	3	A		PRO	CYS	1.08534
USER	1i8g_repx	0	PROA3D	3	A		PRO	ASP	-0.147646
USER	1i8g_repx	0	PROA3E	3	A		PRO	GLU	0.499444
USER	1i8g_repx	0	PROA3F	3	A		PRO	PHE	0.522146
USER	1i8g_repx	0	PROA3G	3	A		PRO	GLY	0.521328
USER	1i8g_repx	0	PROA3H	3	A		PRO	HIS	0.650987
USER	1i8g_repx	0	PROA3I	3	A		PRO	ILE	1.09321
USER	1i8g_repx	0	PROA3K	3	A		PRO	LYS	0.502803
USER	1i8g_repx	0	PROA3L	3	A		PRO	LEU	0.770394
USER	1i8g_repx	0	PROA3M	3	A		PRO	MET	0.605378
USER	1i8g_repx	0	PROA3N	3	A		PRO	ASN	-0.0230558
USER	1i8g_repx	0	PROA3Q	3	A		PRO	GLN	0.474085
USER	1i8g_repx	0	PROA3R	3	A		PRO	ARG	0.754769
USER	1i8g_repx	0	PROA3S	3	A		PRO	SER	0.992692
USER	1i8g_repx	0	PROA3T	3	A		PRO	THR	0.949837
USER	1i8g_repx	0	PROA3V	3	A		PRO	VAL	1.15074
USER	1i8g_repx	0	PROA3W	3	A		PRO	TRP	0.4956
USER	1i8g_repx	0	PROA3Y	3	A		PRO	TYR	0.513131
USER	1i8g_repx	0	LEUA4A	4	A		LEU	ALA	0.541625
USER	1i8g_repx	0	LEUA4C	4	A		LEU	CYS	1.08457
USER	1i8g_repx	0	LEUA4D	4	A		LEU	ASP	0.617894
USER	1i8g_repx	0	LEUA4E	4	A		LEU	GLU	0.496465
USER	1i8g_repx	0	LEUA4F	4	A		LEU	PHE	0.430602
USER	1i8g_repx	0	LEUA4G	4	A		LEU	GLY	0.710911
USER	1i8g_repx	0	LEUA4H	4	A		LEU	HIS	1.24341
USER	1i8g_repx	0	LEUA4I	4	A		LEU	ILE	0.871651
USER	1i8g_repx	0	LEUA4K	4	A		LEU	LYS	-0.123093
USER	1i8g_repx	0	LEUA4M	4	A		LEU	MET	-0.311906
USER	1i8g_repx	0	LEUA4N	4	A		LEU	ASN	0.673166
USER	1i8g_repx	0	LEUA4P	4	A		LEU	PRO	-0.361548
USER	1i8g_repx	0	LEUA4Q	4	A		LEU	GLN	0.153857
USER	1i8g_repx	0	LEUA4R	4	A		LEU	ARG	0.391482
USER	1i8g_repx	0	LEUA4S	4	A		LEU	SER	1.15
USER	1i8g_repx	0	LEUA4T	4	A		LEU	THR	0.84006
USER	1i8g_repx	0	LEUA4V	4	A		LEU	VAL	0.892715
USER	1i8g_repx	0	LEUA4W	4	A		LEU	TRP	0.196795
USER	1i8g_repx	0	LEUA4Y	4	A		LEU	TYR	0.371357
USER	1i8g_repx	0	PROA6A	6	A		PRO	ALA	2.05287
USER	1i8g_repx	0	PROA6C	6	A		PRO	CYS	2.56946
USER	1i8g_repx	0	PROA6D	6	A		PRO	ASP	2.43881
USER	1i8g_repx	0	PROA6E	6	A		PRO	GLU	2.45096
USER	1i8g_repx	0	PROA6F	6	A		PRO	PHE	1.92862
USER	1i8g_repx	0	PROA6G	6	A		PRO	GLY	2.57343
USER	1i8g_repx	0	PROA6H	6	A		PRO	HIS	2.91512
USER	1i8g_repx	0	PROA6I	6	A		PRO	ILE	2.42141
USER	1i8g_repx	0	PROA6K	6	A		PRO	LYS	1.44824
USER	1i8g_repx	0	PROA6L	6	A		PRO	LEU	1.74461
USER	1i8g_repx	0	PROA6M	6	A		PRO	MET	1.01442
USER	1i8g_repx	0	PROA6N	6	A		PRO	ASN	2.51138
USER	1i8g_repx	0	PROA6Q	6	A		PRO	GLN	1.93378
USER	1i8g_repx	0	PROA6R	6	A		PRO	ARG	2.09468
USER	1i8g_repx	0	PROA6S	6	A		PRO	SER	2.83273
USER	1i8g_repx	0	PROA6T	6	A		PRO	THR	3.69186
USER	1i8g_repx	0	PROA6V	6	A		PRO	VAL	2.46446
USER	1i8g_repx	0	PROA6W	6	A		PRO	TRP	1.97403
USER	1i8g_repx	0	PROA6Y	6	A		PRO	TYR	2.47826
USER	1i8g_repx	0	VALA7A	7	A		VAL	ALA	0.912761
USER	1i8g_repx	0	VALA7C	7	A		VAL	CYS	0.35033
USER	1i8g_repx	0	VALA7D	7	A		VAL	ASP	0.672829
USER	1i8g_repx	0	VALA7E	7	A		VAL	GLU	0.660834
USER	1i8g_repx	0	VALA7F	7	A		VAL	PHE	0.602388
USER	1i8g_repx	0	VALA7G	7	A		VAL	GLY	2.49606
USER	1i8g_repx	0	VALA7H	7	A		VAL	HIS	0.781588
USER	1i8g_repx	0	VALA7I	7	A		VAL	ILE	1.28211
USER	1i8g_repx	0	VALA7K	7	A		VAL	LYS	-0.0429784
USER	1i8g_repx	0	VALA7L	7	A		VAL	LEU	-0.17058
USER	1i8g_repx	0	VALA7M	7	A		VAL	MET	-0.272089
USER	1i8g_repx	0	VALA7N	7	A		VAL	ASN	0.976315
USER	1i8g_repx	0	VALA7P	7	A		VAL	PRO	4.21048
USER	1i8g_repx	0	VALA7Q	7	A		VAL	GLN	0.388196
USER	1i8g_repx	0	VALA7R	7	A		VAL	ARG	0.238209
USER	1i8g_repx	0	VALA7S	7	A		VAL	SER	0.932441
USER	1i8g_repx	0	VALA7T	7	A		VAL	THR	1.41932
USER	1i8g_repx	0	VALA7W	7	A		VAL	TRP	1.17589
USER	1i8g_repx	0	VALA7Y	7	A		VAL	TYR	0.644694
USER	1i8g_repx	0	THRA8A	8	A		THR	ALA	0.789273
USER	1i8g_repx	0	THRA8C	8	A		THR	CYS	0.238457
USER	1i8g_repx	0	THRA8D	8	A		THR	ASP	-0.692766
USER	1i8g_repx	0	THRA8E	8	A		THR	GLU	0.718316
USER	1i8g_repx	0	THRA8F	8	A		THR	PHE	0.510374
USER	1i8g_repx	0	THRA8G	8	A		THR	GLY	-1.72116
USER	1i8g_repx	0	THRA8H	8	A		THR	HIS	-0.110945
USER	1i8g_repx	0	THRA8I	8	A		THR	ILE	2.50709
USER	1i8g_repx	0	THRA8K	8	A		THR	LYS	-0.199134
USER	1i8g_repx	0	THRA8L	8	A		THR	LEU	0.575008
USER	1i8g_repx	0	THRA8M	8	A		THR	MET	0.480843
USER	1i8g_repx	0	THRA8N	8	A		THR	ASN	-0.0945927
USER	1i8g_repx	0	THRA8P	8	A		THR	PRO	3.26228
USER	1i8g_repx	0	THRA8Q	8	A		THR	GLN	-0.106634
USER	1i8g_repx	0	THRA8R	8	A		THR	ARG	-0.428449
USER	1i8g_repx	0	THRA8S	8	A		THR	SER	-0.12093
USER	1i8g_repx	0	THRA8V	8	A		THR	VAL	2.73901
USER	1i8g_repx	0	THRA8W	8	A		THR	TRP	0.483232
USER	1i8g_repx	0	THRA8Y	8	A		THR	TYR	0.477016
USER	1i8g_repx	0	ASPA9A	9	A		ASP	ALA	0.0878465
USER	1i8g_repx	0	ASPA9C	9	A		ASP	CYS	-0.00350197
USER	1i8g_repx	0	ASPA9E	9	A		ASP	GLU	-0.344434
USER	1i8g_repx	0	ASPA9F	9	A		ASP	PHE	-0.182508
USER	1i8g_repx	0	ASPA9G	9	A		ASP	GLY	0.310518
USER	1i8g_repx	0	ASPA9H	9	A		ASP	HIS	0.274593
USER	1i8g_repx	0	ASPA9I	9	A		ASP	ILE	-0.155688
USER	1i8g_repx	0	ASPA9K	9	A		ASP	LYS	-0.733455
USER	1i8g_repx	0	ASPA9L	9	A		ASP	LEU	-0.864739
USER	1i8g_repx	0	ASPA9M	9	A		ASP	MET	-0.740932
USER	1i8g_repx	0	ASPA9N	9	A		ASP	ASN	0.210373
USER	1i8g_repx	0	ASPA9P	9	A		ASP	PRO	-0.680903
USER	1i8g_repx	0	ASPA9Q	9	A		ASP	GLN	-0.224152
USER	1i8g_repx	0	ASPA9R	9	A		ASP	ARG	-0.35924
USER	1i8g_repx	0	ASPA9S	9	A		ASP	SER	0.280924
USER	1i8g_repx	0	ASPA9T	9	A		ASP	THR	0.213905
USER	1i8g_repx	0	ASPA9V	9	A		ASP	VAL	0.11412
USER	1i8g_repx	0	ASPA9W	9	A		ASP	TRP	0.0203684
USER	1i8g_repx	0	ASPA9Y	9	A		ASP	TYR	-0.11374
USER	1i8g_repx	0	LEUA10A	10	A		LEU	ALA	-0.417771
USER	1i8g_repx	0	LEUA10C	10	A		LEU	CYS	-0.188656
USER	1i8g_repx	0	LEUA10D	10	A		LEU	ASP	-0.0906589
USER	1i8g_repx	0	LEUA10E	10	A		LEU	GLU	-0.17854
USER	1i8g_repx	0	LEUA10F	10	A		LEU	PHE	-0.524291
USER	1i8g_repx	0	LEUA10G	10	A		LEU	GLY	-0.770528
USER	1i8g_repx	0	LEUA10H	10	A		LEU	HIS	-0.0826329
USER	1i8g_repx	0	LEUA10I	10	A		LEU	ILE	0.234694
USER	1i8g_repx	0	LEUA10K	10	A		LEU	LYS	-0.186775
USER	1i8g_repx	0	LEUA10M	10	A		LEU	MET	-0.255506
USER	1i8g_repx	0	LEUA10N	10	A		LEU	ASN	-0.114912
USER	1i8g_repx	0	LEUA10P	10	A		LEU	PRO	-0.288529
USER	1i8g_repx	0	LEUA10Q	10	A		LEU	GLN	-0.200226
USER	1i8g_repx	0	LEUA10R	10	A		LEU	ARG	-0.277302
USER	1i8g_repx	0	LEUA10S	10	A		LEU	SER	-0.222626
USER	1i8g_repx	0	LEUA10T	10	A		LEU	THR	-0.028964
USER	1i8g_repx	0	LEUA10V	10	A		LEU	VAL	0.148883
USER	1i8g_repx	0	LEUA10W	10	A		LEU	TRP	-0.150191
USER	1i8g_repx	0	LEUA10Y	10	A		LEU	TYR	-0.410816
USER	1i8g_repx	0	LYSB1A	1	B		LYS	ALA	0.14583
USER	1i8g_repx	0	LYSB1C	1	B		LYS	CYS	0.262764
USER	1i8g_repx	0	LYSB1D	1	B		LYS	ASP	0.281816
USER	1i8g_repx	0	LYSB1E	1	B		LYS	GLU	0.301989
USER	1i8g_repx	0	LYSB1F	1	B		LYS	PHE	0.336862
USER	1i8g_repx	0	LYSB1G	1	B		LYS	GLY	-0.202071
USER	1i8g_repx	0	LYSB1H	1	B		LYS	HIS	0.224328
USER	1i8g_repx	0	LYSB1I	1	B		LYS	ILE	0.530823
USER	1i8g_repx	0	LYSB1L	1	B		LYS	LEU	0.302025
USER	1i8g_repx	0	LYSB1M	1	B		LYS	MET	0.0828367
USER	1i8g_repx	0	LYSB1N	1	B		LYS	ASN	0.332019
USER	1i8g_repx	0	LYSB1P	1	B		LYS	PRO	0.585048
USER	1i8g_repx	0	LYSB1Q	1	B		LYS	GLN	0.345445
USER	1i8g_repx	0	LYSB1R	1	B		LYS	ARG	0.043205
USER	1i8g_repx	0	LYSB1S	1	B		LYS	SER	0.194335
USER	1i8g_repx	0	LYSB1T	1	B		LYS	THR	0.313155
USER	1i8g_repx	0	LYSB1V	1	B		LYS	VAL	0.500836
USER	1i8g_repx	0	LYSB1W	1	B		LYS	TRP	-0.16881
USER	1i8g_repx	0	LYSB1Y	1	B		LYS	TYR	0.362595
USER	1i8g_repx	0	LEUB2A	2	B		LEU	ALA	0.830043
USER	1i8g_repx	0	LEUB2C	2	B		LEU	CYS	0.596908
USER	1i8g_repx	0	LEUB2D	2	B		LEU	ASP	0.501876
USER	1i8g_repx	0	LEUB2E	2	B		LEU	GLU	-0.0631303
USER	1i8g_repx	0	LEUB2F	2	B		LEU	PHE	0.848399
USER	1i8g_repx	0	LEUB2G	2	B		LEU	GLY	1.3052
USER	1i8g_repx	0	LEUB2H	2	B		LEU	HIS	1.21978
USER	1i8g_repx	0	LEUB2I	2	B		LEU	ILE	0.420724
USER	1i8g_repx	0	LEUB2K	2	B		LEU	LYS	0.988428
USER	1i8g_repx	0	LEUB2M	2	B		LEU	MET	0.206345
USER	1i8g_repx	0	LEUB2N	2	B		LEU	ASN	1.37953
USER	1i8g_repx	0	LEUB2P	2	B		LEU	PRO	0.69583
USER	1i8g_repx	0	LEUB2Q	2	B		LEU	GLN	0.568832
USER	1i8g_repx	0	LEUB2R	2	B		LEU	ARG	1.25585
USER	1i8g_repx	0	LEUB2S	2	B		LEU	SER	0.936079
USER	1i8g_repx	0	LEUB2T	2	B		LEU	THR	1.66713
USER	1i8g_repx	0	LEUB2V	2	B		LEU	VAL	0.971422
USER	1i8g_repx	0	LEUB2W	2	B		LEU	TRP	0.924908
USER	1i8g_repx	0	LEUB2Y	2	B		LEU	TYR	0.998612
USER	1i8g_repx	0	PROB3A	3	B		PRO	ALA	2.0732
USER	1i8g_repx	0	PROB3C	3	B		PRO	CYS	2.58788
USER	1i8g_repx	0	PROB3D	3	B		PRO	ASP	2.62385
USER	1i8g_repx	0	PROB3E	3	B		PRO	GLU	2.14011
USER	1i8g_repx	0	PROB3F	3	B		PRO	PHE	2.01721
USER	1i8g_repx	0	PROB3G	3	B		PRO	GLY	2.98253
USER	1i8g_repx	0	PROB3H	3	B		PRO	HIS	2.44151
USER	1i8g_repx	0	PROB3I	3	B		PRO	ILE	2.74228
USER	1i8g_repx	0	PROB3K	3	B		PRO	LYS	1.86262
USER	1i8g_repx	0	PROB3L	3	B		PRO	LEU	1.80051
USER	1i8g_repx	0	PROB3M	3	B		PRO	MET	1.81341
USER	1i8g_repx	0	PROB3N	3	B		PRO	ASN	2.82079
USER	1i8g_repx	0	PROB3Q	3	B		PRO	GLN	2.26686
USER	1i8g_repx	0	PROB3R	3	B		PRO	ARG	1.62916
USER	1i8g_repx	0	PROB3S	3	B		PRO	SER	2.78587
USER	1i8g_repx	0	PROB3T	3	B		PRO	THR	5.06242
USER	1i8g_repx	0	PROB3V	3	B		PRO	VAL	3.42728
USER	1i8g_repx	0	PROB3W	3	B		PRO	TRP	2.36217
USER	1i8g_repx	0	PROB3Y	3	B		PRO	TYR	2.16386
USER	1i8g_repx	0	PROB4A	4	B		PRO	ALA	0.81708
USER	1i8g_repx	0	PROB4C	4	B		PRO	CYS	1.04423
USER	1i8g_repx	0	PROB4D	4	B		PRO	ASP	0.887074
USER	1i8g_repx	0	PROB4E	4	B		PRO	GLU	0.547588
USER	1i8g_repx	0	PROB4F	4	B		PRO	PHE	0.433262
USER	1i8g_repx	0	PROB4G	4	B		PRO	GLY	1.16315
USER	1i8g_repx	0	PROB4H	4	B		PRO	HIS	0.935688
USER	1i8g_repx	0	PROB4I	4	B		PRO	ILE	1.00933
USER	1i8g_repx	0	PROB4K	4	B		PRO	LYS	0.736882
USER	1i8g_repx	0	PROB4L	4	B		PRO	LEU	0.809368
USER	1i8g_repx	0	PROB4M	4	B		PRO	MET	0.439995
USER	1i8g_repx	0	PROB4N	4	B		PRO	ASN	1.03381
USER	1i8g_repx	0	PROB4Q	4	B		PRO	GLN	1.03816
USER	1i8g_repx	0	PROB4R	4	B		PRO	ARG	0.804189
USER	1i8g_repx	0	PROB4S	4	B		PRO	SER	0.985049
USER	1i8g_repx	0	PROB4T	4	B		PRO	THR	0.887071
USER	1i8g_repx	0	PROB4V	4	B		PRO	VAL	0.929674
USER	1i8g_repx	0	PROB4W	4	B		PRO	TRP	0.381553
USER	1i8g_repx	0	PROB4Y	4	B		PRO	TYR	0.44697
USER	1i8g_repx	0	GLYB5A	5	B		GLY	ALA	1.91449
USER	1i8g_repx	0	GLYB5C	5	B		GLY	CYS	1.92395
USER	1i8g_repx	0	GLYB5D	5	B		GLY	ASP	2.82314
USER	1i8g_repx	0	GLYB5E	5	B		GLY	GLU	2.33515
USER	1i8g_repx	0	GLYB5F	5	B		GLY	PHE	1.0696
USER	1i8g_repx	0	GLYB5H	5	B		GLY	HIS	1.89128
USER	1i8g_repx	0	GLYB5I	5	B		GLY	ILE	7.24028
USER	1i8g_repx	0	GLYB5K	5	B		GLY	LYS	1.5018
USER	1i8g_repx	0	GLYB5L	5	B		GLY	LEU	3.21846
USER	1i8g_repx	0	GLYB5M	5	B		GLY	MET	1.37457
USER	1i8g_repx	0	GLYB5N	5	B		GLY	ASN	2.00105
USER	1i8g_repx	0	GLYB5P	5	B		GLY	PRO	5.56778
USER	1i8g_repx	0	GLYB5Q	5	B		GLY	GLN	1.99608
USER	1i8g_repx	0	GLYB5R	5	B		GLY	ARG	2.17756
USER	1i8g_repx	0	GLYB5S	5	B		GLY	SER	2.54906
USER	1i8g_repx	0	GLYB5T	5	B		GLY	THR	6.38004
USER	1i8g_repx	0	GLYB5V	5	B		GLY	VAL	5.69238
USER	1i8g_repx	0	GLYB5W	5	B		GLY	TRP	3.0558
USER	1i8g_repx	0	GLYB5Y	5	B		GLY	TYR	1.16166
USER	1i8g_repx	0	TRPB6A	6	B		TRP	ALA	4.56117
USER	1i8g_repx	0	TRPB6C	6	B		TRP	CYS	3.91052
USER	1i8g_repx	0	TRPB6D	6	B		TRP	ASP	4.92745
USER	1i8g_repx	0	TRPB6E	6	B		TRP	GLU	4.76814
USER	1i8g_repx	0	TRPB6F	6	B		TRP	PHE	1.08223
USER	1i8g_repx	0	TRPB6G	6	B		TRP	GLY	5.6066
USER	1i8g_repx	0	TRPB6H	6	B		TRP	HIS	3.4486
USER	1i8g_repx	0	TRPB6I	6	B		TRP	ILE	0.824443
USER	1i8g_repx	0	TRPB6K	6	B		TRP	LYS	3.03313
USER	1i8g_repx	0	TRPB6L	6	B		TRP	LEU	1.12458
USER	1i8g_repx	0	TRPB6M	6	B		TRP	MET	1.37537
USER	1i8g_repx	0	TRPB6N	6	B		TRP	ASN	3.90039
USER	1i8g_repx	0	TRPB6P	6	B		TRP	PRO	8.17174
USER	1i8g_repx	0	TRPB6Q	6	B		TRP	GLN	3.42051
USER	1i8g_repx	0	TRPB6R	6	B		TRP	ARG	4.1414
USER	1i8g_repx	0	TRPB6S	6	B		TRP	SER	5.45863
USER	1i8g_repx	0	TRPB6T	6	B		TRP	THR	3.67415
USER	1i8g_repx	0	TRPB6V	6	B		TRP	VAL	1.82777
USER	1i8g_repx	0	TRPB6Y	6	B		TRP	TYR	1.03728
USER	1i8g_repx	0	GLUB7A	7	B		GLU	ALA	0.09127
USER	1i8g_repx	0	GLUB7C	7	B		GLU	CYS	-0.0728779
USER	1i8g_repx	0	GLUB7D	7	B		GLU	ASP	-0.380038
USER	1i8g_repx	0	GLUB7F	7	B		GLU	PHE	0.382837
USER	1i8g_repx	0	GLUB7G	7	B		GLU	GLY	0.204004
USER	1i8g_repx	0	GLUB7H	7	B		GLU	HIS	0.416998
USER	1i8g_repx	0	GLUB7I	7	B		GLU	ILE	-0.0104388
USER	1i8g_repx	0	GLUB7K	7	B		GLU	LYS	-0.0666872
USER	1i8g_repx	0	GLUB7L	7	B		GLU	LEU	0.524697
USER	1i8g_repx	0	GLUB7M	7	B		GLU	MET	-0.349358
USER	1i8g_repx	0	GLUB7N	7	B		GLU	ASN	0.534445
USER	1i8g_repx	0	GLUB7P	7	B		GLU	PRO	3.49623
USER	1i8g_repx	0	GLUB7Q	7	B		GLU	GLN	0.00898918
USER	1i8g_repx	0	GLUB7R	7	B		GLU	ARG	-0.527218
USER	1i8g_repx	0	GLUB7S	7	B		GLU	SER	0.0775813
USER	1i8g_repx	0	GLUB7T	7	B		GLU	THR	-0.142973
USER	1i8g_repx	0	GLUB7V	7	B		GLU	VAL	-0.0906614
USER	1i8g_repx	0	GLUB7W	7	B		GLU	TRP	0.329536
USER	1i8g_repx	0	GLUB7Y	7	B		GLU	TYR	0.478928
USER	1i8g_repx	0	LYSB8A	8	B		LYS	ALA	0.931811
USER	1i8g_repx	0	LYSB8C	8	B		LYS	CYS	1.10002
USER	1i8g_repx	0	LYSB8D	8	B		LYS	ASP	0.918321
USER	1i8g_repx	0	LYSB8E	8	B		LYS	GLU	0.218116
USER	1i8g_repx	0	LYSB8F	8	B		LYS	PHE	-0.813555
USER	1i8g_repx	0	LYSB8G	8	B		LYS	GLY	1.64558
USER	1i8g_repx	0	LYSB8H	8	B		LYS	HIS	0.239624
USER	1i8g_repx	0	LYSB8I	8	B		LYS	ILE	0.679792
USER	1i8g_repx	0	LYSB8L	8	B		LYS	LEU	-0.377688
USER	1i8g_repx	0	LYSB8M	8	B		LYS	MET	-0.365345
USER	1i8g_repx	0	LYSB8N	8	B		LYS	ASN	0.560771
USER	1i8g_repx	0	LYSB8P	8	B		LYS	PRO	-0.47783
USER	1i8g_repx	0	LYSB8Q	8	B		LYS	GLN	0.655682
USER	1i8g_repx	0	LYSB8R	8	B		LYS	ARG	0.350804
USER	1i8g_repx	0	LYSB8S	8	B		LYS	SER	1.30326
USER	1i8g_repx	0	LYSB8T	8	B		LYS	THR	0.871532
USER	1i8g_repx	0	LYSB8V	8	B		LYS	VAL	0.779322
USER	1i8g_repx	0	LYSB8W	8	B		LYS	TRP	-0.80086
USER	1i8g_repx	0	LYSB8Y	8	B		LYS	TYR	-0.268467
USER	1i8g_repx	0	ARGB9A	9	B		ARG	ALA	1.02856
USER	1i8g_repx	0	ARGB9C	9	B		ARG	CYS	0.800048
USER	1i8g_repx	0	ARGB9D	9	B		ARG	ASP	1.54061
USER	1i8g_repx	0	ARGB9E	9	B		ARG	GLU	0.99316
USER	1i8g_repx	0	ARGB9F	9	B		ARG	PHE	0.979844
USER	1i8g_repx	0	ARGB9G	9	B		ARG	GLY	1.8055
USER	1i8g_repx	0	ARGB9H	9	B		ARG	HIS	1.02459
USER	1i8g_repx	0	ARGB9I	9	B		ARG	ILE	-0.307081
USER	1i8g_repx	0	ARGB9K	9	B		ARG	LYS	-0.0813456
USER	1i8g_repx	0	ARGB9L	9	B		ARG	LEU	-0.0831078
USER	1i8g_repx	0	ARGB9M	9	B		ARG	MET	0.0330734
USER	1i8g_repx	0	ARGB9N	9	B		ARG	ASN	1.18445
USER	1i8g_repx	0	ARGB9P	9	B		ARG	PRO	3.56109
USER	1i8g_repx	0	ARGB9Q	9	B		ARG	GLN	0.373361
USER	1i8g_repx	0	ARGB9S	9	B		ARG	SER	1.36588
USER	1i8g_repx	0	ARGB9T	9	B		ARG	THR	1.40869
USER	1i8g_repx	0	ARGB9V	9	B		ARG	VAL	0.459994
USER	1i8g_repx	0	ARGB9W	9	B		ARG	TRP	1.0658
USER	1i8g_repx	0	ARGB9Y	9	B		ARG	TYR	0.742234
USER	1i8g_repx	0	METB10A	10	B		MET	ALA	-0.244735
USER	1i8g_repx	0	METB10C	10	B		MET	CYS	0.181103
USER	1i8g_repx	0	METB10D	10	B		MET	ASP	-0.0312974
USER	1i8g_repx	0	METB10E	10	B		MET	GLU	-0.106489
USER	1i8g_repx	0	METB10F	10	B		MET	PHE	0.021668
USER	1i8g_repx	0	METB10G	10	B		MET	GLY	-0.124048
USER	1i8g_repx	0	METB10H	10	B		MET	HIS	-0.318586
USER	1i8g_repx	0	METB10I	10	B		MET	ILE	0.589996
USER	1i8g_repx	0	METB10K	10	B		MET	LYS	-0.074861
USER	1i8g_repx	0	METB10L	10	B		MET	LEU	-0.0415692
USER	1i8g_repx	0	METB10N	10	B		MET	ASN	-0.242166
USER	1i8g_repx	0	METB10P	10	B		MET	PRO	-1.13426
USER	1i8g_repx	0	METB10Q	10	B		MET	GLN	0.0583189
USER	1i8g_repx	0	METB10R	10	B		MET	ARG	-0.601058
USER	1i8g_repx	0	METB10S	10	B		MET	SER	-0.420852
USER	1i8g_repx	0	METB10T	10	B		MET	THR	0.728325
USER	1i8g_repx	0	METB10V	10	B		MET	VAL	0.86934
USER	1i8g_repx	0	METB10W	10	B		MET	TRP	0.190564
USER	1i8g_repx	0	METB10Y	10	B		MET	TYR	0.257904
USER	1i8g_repx	0	SERB11A	11	B		SER	ALA	1.09874
USER	1i8g_repx	0	SERB11C	11	B		SER	CYS	1.39493
USER	1i8g_repx	0	SERB11D	11	B		SER	ASP	7.70574
USER	1i8g_repx	0	SERB11E	11	B		SER	GLU	9.34645
USER	1i8g_repx	0	SERB11F	11	B		SER	PHE	23.8735
USER	1i8g_repx	0	SERB11G	11	B		SER	GLY	1.53265
USER	1i8g_repx	0	SERB11H	11	B		SER	HIS	18.0982
USER	1i8g_repx	0	SERB11I	11	B		SER	ILE	4.04481
USER	1i8g_repx	0	SERB11K	11	B		SER	LYS	7.36186
USER	1i8g_repx	0	SERB11L	11	B		SER	LEU	4.03717
USER	1i8g_repx	0	SERB11M	11	B		SER	MET	4.03832
USER	1i8g_repx	0	SERB11N	11	B		SER	ASN	8.0792
USER	1i8g_repx	0	SERB11P	11	B		SER	PRO	9.58733
USER	1i8g_repx	0	SERB11Q	11	B		SER	GLN	9.29161
USER	1i8g_repx	0	SERB11R	11	B		SER	ARG	10.7014
USER	1i8g_repx	0	SERB11T	11	B		SER	THR	0.84783
USER	1i8g_repx	0	SERB11V	11	B		SER	VAL	2.47772
USER	1i8g_repx	0	SERB11W	11	B		SER	TRP	27.7958
USER	1i8g_repx	0	SERB11Y	11	B		SER	TYR	16.7155
USER	1i8g_repx	0	ARGB12A	12	B		ARG	ALA	2.20065
USER	1i8g_repx	0	ARGB12C	12	B		ARG	CYS	1.3938
USER	1i8g_repx	0	ARGB12D	12	B		ARG	ASP	2.75443
USER	1i8g_repx	0	ARGB12E	12	B		ARG	GLU	2.44315
USER	1i8g_repx	0	ARGB12F	12	B		ARG	PHE	1.38883
USER	1i8g_repx	0	ARGB12G	12	B		ARG	GLY	0.639587
USER	1i8g_repx	0	ARGB12H	12	B		ARG	HIS	3.23234
USER	1i8g_repx	0	ARGB12I	12	B		ARG	ILE	3.47323
USER	1i8g_repx	0	ARGB12K	12	B		ARG	LYS	0.839431
USER	1i8g_repx	0	ARGB12L	12	B		ARG	LEU	0.763003
USER	1i8g_repx	0	ARGB12M	12	B		ARG	MET	1.28896
USER	1i8g_repx	0	ARGB12N	12	B		ARG	ASN	1.5148
USER	1i8g_repx	0	ARGB12P	12	B		ARG	PRO	7.92004
USER	1i8g_repx	0	ARGB12Q	12	B		ARG	GLN	1.47809
USER	1i8g_repx	0	ARGB12S	12	B		ARG	SER	2.27189
USER	1i8g_repx	0	ARGB12T	12	B		ARG	THR	3.9054
USER	1i8g_repx	0	ARGB12V	12	B		ARG	VAL	3.69256
USER	1i8g_repx	0	ARGB12W	12	B		ARG	TRP	3.25753
USER	1i8g_repx	0	ARGB12Y	12	B		ARG	TYR	2.31619
USER	1i8g_repx	0	SERB13A	13	B		SER	ALA	0.680014
USER	1i8g_repx	0	SERB13C	13	B		SER	CYS	0.304605
USER	1i8g_repx	0	SERB13D	13	B		SER	ASP	-0.89409
USER	1i8g_repx	0	SERB13E	13	B		SER	GLU	0.486117
USER	1i8g_repx	0	SERB13F	13	B		SER	PHE	0.475952
USER	1i8g_repx	0	SERB13G	13	B		SER	GLY	0.388101
USER	1i8g_repx	0	SERB13H	13	B		SER	HIS	0.281616
USER	1i8g_repx	0	SERB13I	13	B		SER	ILE	2.11567
USER	1i8g_repx	0	SERB13K	13	B		SER	LYS	0.311828
USER	1i8g_repx	0	SERB13L	13	B		SER	LEU	0.656181
USER	1i8g_repx	0	SERB13M	13	B		SER	MET	0.53554
USER	1i8g_repx	0	SERB13N	13	B		SER	ASN	0.204938
USER	1i8g_repx	0	SERB13P	13	B		SER	PRO	3.41695
USER	1i8g_repx	0	SERB13Q	13	B		SER	GLN	0.582733
USER	1i8g_repx	0	SERB13R	13	B		SER	ARG	-1.30317
USER	1i8g_repx	0	SERB13T	13	B		SER	THR	1.35748
USER	1i8g_repx	0	SERB13V	13	B		SER	VAL	2.04007
USER	1i8g_repx	0	SERB13W	13	B		SER	TRP	0.552528
USER	1i8g_repx	0	SERB13Y	13	B		SER	TYR	0.518225
USER	1i8g_repx	0	SERB14A	14	B		SER	ALA	0.0783857
USER	1i8g_repx	0	SERB14C	14	B		SER	CYS	-0.0850376
USER	1i8g_repx	0	SERB14D	14	B		SER	ASP	-0.0518781
USER	1i8g_repx	0	SERB14E	14	B		SER	GLU	-0.112024
USER	1i8g_repx	0	SERB14F	14	B		SER	PHE	-0.134846
USER	1i8g_repx	0	SERB14G	14	B		SER	GLY	1.59393
USER	1i8g_repx	0	SERB14H	14	B		SER	HIS	0.0467348
USER	1i8g_repx	0	SERB14I	14	B		SER	ILE	0.210686
USER	1i8g_repx	0	SERB14K	14	B		SER	LYS	-0.0842031
USER	1i8g_repx	0	SERB14L	14	B		SER	LEU	0.0597633
USER	1i8g_repx	0	SERB14M	14	B		SER	MET	-0.0486234
USER	1i8g_repx	0	SERB14N	14	B		SER	ASN	-0.0723194
USER	1i8g_repx	0	SERB14P	14	B		SER	PRO	1.14293
USER	1i8g_repx	0	SERB14Q	14	B		SER	GLN	0.0474601
USER	1i8g_repx	0	SERB14R	14	B		SER	ARG	-0.122458
USER	1i8g_repx	0	SERB14T	14	B		SER	THR	0.121545
USER	1i8g_repx	0	SERB14V	14	B		SER	VAL	0.0720409
USER	1i8g_repx	0	SERB14W	14	B		SER	TRP	-0.263466
USER	1i8g_repx	0	SERB14Y	14	B		SER	TYR	-0.0955882
USER	1i8g_repx	0	GLYB15A	15	B		GLY	ALA	2.00241
USER	1i8g_repx	0	GLYB15C	15	B		GLY	CYS	2.76014
USER	1i8g_repx	0	GLYB15D	15	B		GLY	ASP	4.31084
USER	1i8g_repx	0	GLYB15E	15	B		GLY	GLU	4.48323
USER	1i8g_repx	0	GLYB15F	15	B		GLY	PHE	4.12961
USER	1i8g_repx	0	GLYB15H	15	B		GLY	HIS	4.5437
USER	1i8g_repx	0	GLYB15I	15	B		GLY	ILE	6.76779
USER	1i8g_repx	0	GLYB15K	15	B		GLY	LYS	2.35309
USER	1i8g_repx	0	GLYB15L	15	B		GLY	LEU	2.26089
USER	1i8g_repx	0	GLYB15M	15	B		GLY	MET	3.17717
USER	1i8g_repx	0	GLYB15N	15	B		GLY	ASN	3.8744
USER	1i8g_repx	0	GLYB15P	15	B		GLY	PRO	11.6669
USER	1i8g_repx	0	GLYB15Q	15	B		GLY	GLN	3.22467
USER	1i8g_repx	0	GLYB15R	15	B		GLY	ARG	2.64649
USER	1i8g_repx	0	GLYB15S	15	B		GLY	SER	1.78139
USER	1i8g_repx	0	GLYB15T	15	B		GLY	THR	4.60357
USER	1i8g_repx	0	GLYB15V	15	B		GLY	VAL	6.72632
USER	1i8g_repx	0	GLYB15W	15	B		GLY	TRP	5.27174
USER	1i8g_repx	0	GLYB15Y	15	B		GLY	TYR	3.88077
USER	1i8g_repx	0	ARGB16A	16	B		ARG	ALA	0.887016
USER	1i8g_repx	0	ARGB16C	16	B		ARG	CYS	0.491372
USER	1i8g_repx	0	ARGB16D	16	B		ARG	ASP	1.15781
USER	1i8g_repx	0	ARGB16E	16	B		ARG	GLU	1.08682
USER	1i8g_repx	0	ARGB16F	16	B		ARG	PHE	0.174391
USER	1i8g_repx	0	ARGB16G	16	B		ARG	GLY	0.546254
USER	1i8g_repx	0	ARGB16H	16	B		ARG	HIS	0.654391
USER	1i8g_repx	0	ARGB16I	16	B		ARG	ILE	1.53541
USER	1i8g_repx	0	ARGB16K	16	B		ARG	LYS	-0.279705
USER	1i8g_repx	0	ARGB16L	16	B		ARG	LEU	0.481623
USER	1i8g_repx	0	ARGB16M	16	B		ARG	MET	0.300476
USER	1i8g_repx	0	ARGB16N	16	B		ARG	ASN	0.995748
USER	1i8g_repx	0	ARGB16P	16	B		ARG	PRO	2.34139
USER	1i8g_repx	0	ARGB16Q	16	B		ARG	GLN	0.781037
USER	1i8g_repx	0	ARGB16S	16	B		ARG	SER	0.896221
USER	1i8g_repx	0	ARGB16T	16	B		ARG	THR	1.30174
USER	1i8g_repx	0	ARGB16V	16	B		ARG	VAL	1.32943
USER	1i8g_repx	0	ARGB16W	16	B		ARG	TRP	0.563484
USER	1i8g_repx	0	ARGB16Y	16	B		ARG	TYR	0.227895
USER	1i8g_repx	0	VALB17A	17	B		VAL	ALA	0.616766
USER	1i8g_repx	0	VALB17C	17	B		VAL	CYS	0.453142
USER	1i8g_repx	0	VALB17D	17	B		VAL	ASP	1.20948
USER	1i8g_repx	0	VALB17E	17	B		VAL	GLU	1.31052
USER	1i8g_repx	0	VALB17F	17	B		VAL	PHE	0.642355
USER	1i8g_repx	0	VALB17G	17	B		VAL	GLY	1.09597
USER	1i8g_repx	0	VALB17H	17	B		VAL	HIS	0.840863
USER	1i8g_repx	0	VALB17I	17	B		VAL	ILE	1.82009
USER	1i8g_repx	0	VALB17K	17	B		VAL	LYS	-0.09649
USER	1i8g_repx	0	VALB17L	17	B		VAL	LEU	0.422891
USER	1i8g_repx	0	VALB17M	17	B		VAL	MET	-0.531137
USER	1i8g_repx	0	VALB17N	17	B		VAL	ASN	0.750891
USER	1i8g_repx	0	VALB17P	17	B		VAL	PRO	1.55801
USER	1i8g_repx	0	VALB17Q	17	B		VAL	GLN	0.814141
USER	1i8g_repx	0	VALB17R	17	B		VAL	ARG	0.62291
USER	1i8g_repx	0	VALB17S	17	B		VAL	SER	0.31137
USER	1i8g_repx	0	VALB17T	17	B		VAL	THR	1.54947
USER	1i8g_repx	0	VALB17W	17	B		VAL	TRP	0.137453
USER	1i8g_repx	0	VALB17Y	17	B		VAL	TYR	0.0623159
USER	1i8g_repx	0	TYRB18A	18	B		TYR	ALA	1.57315
USER	1i8g_repx	0	TYRB18C	18	B		TYR	CYS	1.9743
USER	1i8g_repx	0	TYRB18D	18	B		TYR	ASP	3.31394
USER	1i8g_repx	0	TYRB18E	18	B		TYR	GLU	2.93309
USER	1i8g_repx	0	TYRB18F	18	B		TYR	PHE	0.684891
USER	1i8g_repx	0	TYRB18G	18	B		TYR	GLY	2.2866
USER	1i8g_repx	0	TYRB18H	18	B		TYR	HIS	1.70797
USER	1i8g_repx	0	TYRB18I	18	B		TYR	ILE	2.24235
USER	1i8g_repx	0	TYRB18K	18	B		TYR	LYS	1.52927
USER	1i8g_repx	0	TYRB18L	18	B		TYR	LEU	1.30289
USER	1i8g_repx	0	TYRB18M	18	B		TYR	MET	0.517124
USER	1i8g_repx	0	TYRB18N	18	B		TYR	ASN	2.51131
USER	1i8g_repx	0	TYRB18P	18	B		TYR	PRO	0.441748
USER	1i8g_repx	0	TYRB18Q	18	B		TYR	GLN	2.77883
USER	1i8g_repx	0	TYRB18R	18	B		TYR	ARG	1.89375
USER	1i8g_repx	0	TYRB18S	18	B		TYR	SER	1.99426
USER	1i8g_repx	0	TYRB18T	18	B		TYR	THR	4.22084
USER	1i8g_repx	0	TYRB18V	18	B		TYR	VAL	2.61743
USER	1i8g_repx	0	TYRB18W	18	B		TYR	TRP	4.56365
USER	1i8g_repx	0	TYRB19A	19	B		TYR	ALA	2.4397
USER	1i8g_repx	0	TYRB19C	19	B		TYR	CYS	1.26805
USER	1i8g_repx	0	TYRB19D	19	B		TYR	ASP	3.22528
USER	1i8g_repx	0	TYRB19E	19	B		TYR	GLU	3.20463
USER	1i8g_repx	0	TYRB19F	19	B		TYR	PHE	-0.70387
USER	1i8g_repx	0	TYRB19G	19	B		TYR	GLY	4.02338
USER	1i8g_repx	0	TYRB19H	19	B		TYR	HIS	1.54475
USER	1i8g_repx	0	TYRB19I	19	B		TYR	ILE	0.21621
USER	1i8g_repx	0	TYRB19K	19	B		TYR	LYS	2.18795
USER	1i8g_repx	0	TYRB19L	19	B		TYR	LEU	-0.521866
USER	1i8g_repx	0	TYRB19M	19	B		TYR	MET	-0.541609
USER	1i8g_repx	0	TYRB19N	19	B		TYR	ASN	2.59925
USER	1i8g_repx	0	TYRB19P	19	B		TYR	PRO	4.83946
USER	1i8g_repx	0	TYRB19Q	19	B		TYR	GLN	1.80535
USER	1i8g_repx	0	TYRB19R	19	B		TYR	ARG	0.868627
USER	1i8g_repx	0	TYRB19S	19	B		TYR	SER	2.5033
USER	1i8g_repx	0	TYRB19T	19	B		TYR	THR	1.42386
USER	1i8g_repx	0	TYRB19V	19	B		TYR	VAL	0.265368
USER	1i8g_repx	0	TYRB19W	19	B		TYR	TRP	2.4456
USER	1i8g_repx	0	PHEB20A	20	B		PHE	ALA	2.33731
USER	1i8g_repx	0	PHEB20C	20	B		PHE	CYS	2.59692
USER	1i8g_repx	0	PHEB20D	20	B		PHE	ASP	2.40035
USER	1i8g_repx	0	PHEB20E	20	B		PHE	GLU	0.974702
USER	1i8g_repx	0	PHEB20G	20	B		PHE	GLY	3.4788
USER	1i8g_repx	0	PHEB20H	20	B		PHE	HIS	1.89522
USER	1i8g_repx	0	PHEB20I	20	B		PHE	ILE	1.80001
USER	1i8g_repx	0	PHEB20K	20	B		PHE	LYS	1.0499
USER	1i8g_repx	0	PHEB20L	20	B		PHE	LEU	0.571698
USER	1i8g_repx	0	PHEB20M	20	B		PHE	MET	0.751489
USER	1i8g_repx	0	PHEB20N	20	B		PHE	ASN	2.95314
USER	1i8g_repx	0	PHEB20P	20	B		PHE	PRO	6.2621
USER	1i8g_repx	0	PHEB20Q	20	B		PHE	GLN	1.68972
USER	1i8g_repx	0	PHEB20R	20	B		PHE	ARG	1.96123
USER	1i8g_repx	0	PHEB20S	20	B		PHE	SER	3.77083
USER	1i8g_repx	0	PHEB20T	20	B		PHE	THR	3.65013
USER	1i8g_repx	0	PHEB20V	20	B		PHE	VAL	2.26036
USER	1i8g_repx	0	PHEB20W	20	B		PHE	TRP	1.20389
USER	1i8g_repx	0	PHEB20Y	20	B		PHE	TYR	1.00402
USER	1i8g_repx	0	ASNB21A	21	B		ASN	ALA	0.342886
USER	1i8g_repx	0	ASNB21C	21	B		ASN	CYS	0.315308
USER	1i8g_repx	0	ASNB21D	21	B		ASN	ASP	0.125308
USER	1i8g_repx	0	ASNB21E	21	B		ASN	GLU	0.636184
USER	1i8g_repx	0	ASNB21F	21	B		ASN	PHE	0.215771
USER	1i8g_repx	0	ASNB21G	21	B		ASN	GLY	1.19391
USER	1i8g_repx	0	ASNB21H	21	B		ASN	HIS	0.595677
USER	1i8g_repx	0	ASNB21I	21	B		ASN	ILE	-0.750762
USER	1i8g_repx	0	ASNB21K	21	B		ASN	LYS	-0.932441
USER	1i8g_repx	0	ASNB21L	21	B		ASN	LEU	-1.13884
USER	1i8g_repx	0	ASNB21M	21	B		ASN	MET	-0.475098
USER	1i8g_repx	0	ASNB21P	21	B		ASN	PRO	1.14326
USER	1i8g_repx	0	ASNB21Q	21	B		ASN	GLN	0.806875
USER	1i8g_repx	0	ASNB21R	21	B		ASN	ARG	-0.301079
USER	1i8g_repx	0	ASNB21S	21	B		ASN	SER	1.76716
USER	1i8g_repx	0	ASNB21T	21	B		ASN	THR	0.328746
USER	1i8g_repx	0	ASNB21V	21	B		ASN	VAL	1.42231
USER	1i8g_repx	0	ASNB21W	21	B		ASN	TRP	0.493598
USER	1i8g_repx	0	ASNB21Y	21	B		ASN	TYR	-0.344028
USER	1i8g_repx	0	HISB22A	22	B		HIS	ALA	-0.454653
USER	1i8g_repx	0	HISB22C	22	B		HIS	CYS	0.221624
USER	1i8g_repx	0	HISB22D	22	B		HIS	ASP	0.0090429
USER	1i8g_repx	0	HISB22E	22	B		HIS	GLU	-0.653156
USER	1i8g_repx	0	HISB22F	22	B		HIS	PHE	-1.14752
USER	1i8g_repx	0	HISB22G	22	B		HIS	GLY	0.474622
USER	1i8g_repx	0	HISB22I	22	B		HIS	ILE	-1.08271
USER	1i8g_repx	0	HISB22K	22	B		HIS	LYS	-0.802766
USER	1i8g_repx	0	HISB22L	22	B		HIS	LEU	-1.53425
USER	1i8g_repx	0	HISB22M	22	B		HIS	MET	-1.33085
USER	1i8g_repx	0	HISB22N	22	B		HIS	ASN	0.292547
USER	1i8g_repx	0	HISB22P	22	B		HIS	PRO	1.57288
USER	1i8g_repx	0	HISB22Q	22	B		HIS	GLN	-0.789062
USER	1i8g_repx	0	HISB22R	22	B		HIS	ARG	-0.474077
USER	1i8g_repx	0	HISB22S	22	B		HIS	SER	0.0273786
USER	1i8g_repx	0	HISB22T	22	B		HIS	THR	-0.726175
USER	1i8g_repx	0	HISB22V	22	B		HIS	VAL	-0.455044
USER	1i8g_repx	0	HISB22W	22	B		HIS	TRP	-0.423767
USER	1i8g_repx	0	HISB22Y	22	B		HIS	TYR	-0.708515
USER	1i8g_repx	0	ILEB23A	23	B		ILE	ALA	0.177805
USER	1i8g_repx	0	ILEB23C	23	B		ILE	CYS	0.466806
USER	1i8g_repx	0	ILEB23D	23	B		ILE	ASP	0.209205
USER	1i8g_repx	0	ILEB23E	23	B		ILE	GLU	0.119316
USER	1i8g_repx	0	ILEB23F	23	B		ILE	PHE	0.0845866
USER	1i8g_repx	0	ILEB23G	23	B		ILE	GLY	0.511863
USER	1i8g_repx	0	ILEB23H	23	B		ILE	HIS	0.388586
USER	1i8g_repx	0	ILEB23K	23	B		ILE	LYS	0.153713
USER	1i8g_repx	0	ILEB23L	23	B		ILE	LEU	0.18843
USER	1i8g_repx	0	ILEB23M	23	B		ILE	MET	-0.136341
USER	1i8g_repx	0	ILEB23N	23	B		ILE	ASN	0.350496
USER	1i8g_repx	0	ILEB23P	23	B		ILE	PRO	-0.738122
USER	1i8g_repx	0	ILEB23Q	23	B		ILE	GLN	0.18588
USER	1i8g_repx	0	ILEB23R	23	B		ILE	ARG	0.23223
USER	1i8g_repx	0	ILEB23S	23	B		ILE	SER	0.499017
USER	1i8g_repx	0	ILEB23T	23	B		ILE	THR	0.198748
USER	1i8g_repx	0	ILEB23V	23	B		ILE	VAL	0.118672
USER	1i8g_repx	0	ILEB23W	23	B		ILE	TRP	0.0979159
USER	1i8g_repx	0	ILEB23Y	23	B		ILE	TYR	0.0651656
USER	1i8g_repx	0	THRB24A	24	B		THR	ALA	-0.433878
USER	1i8g_repx	0	THRB24C	24	B		THR	CYS	0.201587
USER	1i8g_repx	0	THRB24D	24	B		THR	ASP	-0.652054
USER	1i8g_repx	0	THRB24E	24	B		THR	GLU	-0.607802
USER	1i8g_repx	0	THRB24F	24	B		THR	PHE	-0.426985
USER	1i8g_repx	0	THRB24G	24	B		THR	GLY	0.452843
USER	1i8g_repx	0	THRB24H	24	B		THR	HIS	0.0464564
USER	1i8g_repx	0	THRB24I	24	B		THR	ILE	-0.727442
USER	1i8g_repx	0	THRB24K	24	B		THR	LYS	-0.67255
USER	1i8g_repx	0	THRB24L	24	B		THR	LEU	-0.808726
USER	1i8g_repx	0	THRB24M	24	B		THR	MET	-0.864261
USER	1i8g_repx	0	THRB24N	24	B		THR	ASN	-0.104333
USER	1i8g_repx	0	THRB24P	24	B		THR	PRO	-0.544534
USER	1i8g_repx	0	THRB24Q	24	B		THR	GLN	-0.809898
USER	1i8g_repx	0	THRB24R	24	B		THR	ARG	-0.975284
USER	1i8g_repx	0	THRB24S	24	B		THR	SER	0.186723
USER	1i8g_repx	0	THRB24V	24	B		THR	VAL	-0.294081
USER	1i8g_repx	0	THRB24W	24	B		THR	TRP	-0.314441
USER	1i8g_repx	0	THRB24Y	24	B		THR	TYR	-0.34155
USER	1i8g_repx	0	ASNB25A	25	B		ASN	ALA	0.609998
USER	1i8g_repx	0	ASNB25C	25	B		ASN	CYS	0.418119
USER	1i8g_repx	0	ASNB25D	25	B		ASN	ASP	0.229292
USER	1i8g_repx	0	ASNB25E	25	B		ASN	GLU	-0.0575989
USER	1i8g_repx	0	ASNB25F	25	B		ASN	PHE	-0.235279
USER	1i8g_repx	0	ASNB25G	25	B		ASN	GLY	-0.122247
USER	1i8g_repx	0	ASNB25H	25	B		ASN	HIS	-0.697272
USER	1i8g_repx	0	ASNB25I	25	B		ASN	ILE	1.58312
USER	1i8g_repx	0	ASNB25K	25	B		ASN	LYS	-0.404268
USER	1i8g_repx	0	ASNB25L	25	B		ASN	LEU	-0.0245705
USER	1i8g_repx	0	ASNB25M	25	B		ASN	MET	-0.583038
USER	1i8g_repx	0	ASNB25P	25	B		ASN	PRO	4.20904
USER	1i8g_repx	0	ASNB25Q	25	B		ASN	GLN	-0.215104
USER	1i8g_repx	0	ASNB25R	25	B		ASN	ARG	-0.253949
USER	1i8g_repx	0	ASNB25S	25	B		ASN	SER	0.249606
USER	1i8g_repx	0	ASNB25T	25	B		ASN	THR	1.3299
USER	1i8g_repx	0	ASNB25V	25	B		ASN	VAL	2.04915
USER	1i8g_repx	0	ASNB25W	25	B		ASN	TRP	-0.0743288
USER	1i8g_repx	0	ASNB25Y	25	B		ASN	TYR	-0.0593193
USER	1i8g_repx	0	ALAB26C	26	B		ALA	CYS	-0.62752
USER	1i8g_repx	0	ALAB26D	26	B		ALA	ASP	-0.766462
USER	1i8g_repx	0	ALAB26E	26	B		ALA	GLU	-0.806222
USER	1i8g_repx	0	ALAB26F	26	B		ALA	PHE	-0.794897
USER	1i8g_repx	0	ALAB26G	26	B		ALA	GLY	0.854846
USER	1i8g_repx	0	ALAB26H	26	B		ALA	HIS	-0.945767
USER	1i8g_repx	0	ALAB26I	26	B		ALA	ILE	-1.1497
USER	1i8g_repx	0	ALAB26K	26	B		ALA	LYS	-1.51017
USER	1i8g_repx	0	ALAB26L	26	B		ALA	LEU	-1.49189
USER	1i8g_repx	0	ALAB26M	26	B		ALA	MET	-1.87739
USER	1i8g_repx	0	ALAB26N	26	B		ALA	ASN	-1.42705
USER	1i8g_repx	0	ALAB26P	26	B		ALA	PRO	2.47742
USER	1i8g_repx	0	ALAB26Q	26	B		ALA	GLN	-1.16217
USER	1i8g_repx	0	ALAB26R	26	B		ALA	ARG	-1.54435
USER	1i8g_repx	0	ALAB26S	26	B		ALA	SER	-0.424451
USER	1i8g_repx	0	ALAB26T	26	B		ALA	THR	-0.730983
USER	1i8g_repx	0	ALAB26V	26	B		ALA	VAL	-0.737268
USER	1i8g_repx	0	ALAB26W	26	B		ALA	TRP	-1.00972
USER	1i8g_repx	0	ALAB26Y	26	B		ALA	TYR	-0.754172
USER	1i8g_repx	0	SERB27A	27	B		SER	ALA	-0.463765
USER	1i8g_repx	0	SERB27C	27	B		SER	CYS	-0.936573
USER	1i8g_repx	0	SERB27D	27	B		SER	ASP	-0.893989
USER	1i8g_repx	0	SERB27E	27	B		SER	GLU	-1.71428
USER	1i8g_repx	0	SERB27F	27	B		SER	PHE	-0.247257
USER	1i8g_repx	0	SERB27G	27	B		SER	GLY	0.357824
USER	1i8g_repx	0	SERB27H	27	B		SER	HIS	0.257074
USER	1i8g_repx	0	SERB27I	27	B		SER	ILE	-0.905155
USER	1i8g_repx	0	SERB27K	27	B		SER	LYS	-1.76684
USER	1i8g_repx	0	SERB27L	27	B		SER	LEU	-0.281389
USER	1i8g_repx	0	SERB27M	27	B		SER	MET	-1.86501
USER	1i8g_repx	0	SERB27N	27	B		SER	ASN	-0.342137
USER	1i8g_repx	0	SERB27P	27	B		SER	PRO	-1.65208
USER	1i8g_repx	0	SERB27Q	27	B		SER	GLN	-0.948232
USER	1i8g_repx	0	SERB27R	27	B		SER	ARG	-1.58307
USER	1i8g_repx	0	SERB27T	27	B		SER	THR	-0.154795
USER	1i8g_repx	0	SERB27V	27	B		SER	VAL	-0.325189
USER	1i8g_repx	0	SERB27W	27	B		SER	TRP	-0.59188
USER	1i8g_repx	0	SERB27Y	27	B		SER	TYR	-0.459882
USER	1i8g_repx	0	GLNB28A	28	B		GLN	ALA	1.13999
USER	1i8g_repx	0	GLNB28C	28	B		GLN	CYS	-0.254989
USER	1i8g_repx	0	GLNB28D	28	B		GLN	ASP	0.685572
USER	1i8g_repx	0	GLNB28E	28	B		GLN	GLU	1.76922
USER	1i8g_repx	0	GLNB28F	28	B		GLN	PHE	1.38852
USER	1i8g_repx	0	GLNB28G	28	B		GLN	GLY	0.22427
USER	1i8g_repx	0	GLNB28H	28	B		GLN	HIS	1.08997
USER	1i8g_repx	0	GLNB28I	28	B		GLN	ILE	-0.15762
USER	1i8g_repx	0	GLNB28K	28	B		GLN	LYS	-0.32606
USER	1i8g_repx	0	GLNB28L	28	B		GLN	LEU	-0.628397
USER	1i8g_repx	0	GLNB28M	28	B		GLN	MET	-0.253095
USER	1i8g_repx	0	GLNB28N	28	B		GLN	ASN	0.525116
USER	1i8g_repx	0	GLNB28P	28	B		GLN	PRO	2.31909
USER	1i8g_repx	0	GLNB28R	28	B		GLN	ARG	0.520567
USER	1i8g_repx	0	GLNB28S	28	B		GLN	SER	0.297876
USER	1i8g_repx	0	GLNB28T	28	B		GLN	THR	1.31298
USER	1i8g_repx	0	GLNB28V	28	B		GLN	VAL	0.65435
USER	1i8g_repx	0	GLNB28W	28	B		GLN	TRP	0.804562
USER	1i8g_repx	0	GLNB28Y	28	B		GLN	TYR	1.42687
USER	1i8g_repx	0	TRPB29A	29	B		TRP	ALA	2.30366
USER	1i8g_repx	0	TRPB29C	29	B		TRP	CYS	3.10227
USER	1i8g_repx	0	TRPB29D	29	B		TRP	ASP	2.30532
USER	1i8g_repx	0	TRPB29E	29	B		TRP	GLU	2.28536
USER	1i8g_repx	0	TRPB29F	29	B		TRP	PHE	1.19267
USER	1i8g_repx	0	TRPB29G	29	B		TRP	GLY	1.78007
USER	1i8g_repx	0	TRPB29H	29	B		TRP	HIS	1.58587
USER	1i8g_repx	0	TRPB29I	29	B		TRP	ILE	0.597175
USER	1i8g_repx	0	TRPB29K	29	B		TRP	LYS	0.516621
USER	1i8g_repx	0	TRPB29L	29	B		TRP	LEU	-0.0017753
USER	1i8g_repx	0	TRPB29M	29	B		TRP	MET	0.0890544
USER	1i8g_repx	0	TRPB29N	29	B		TRP	ASN	2.335
USER	1i8g_repx	0	TRPB29P	29	B		TRP	PRO	1.77607
USER	1i8g_repx	0	TRPB29Q	29	B		TRP	GLN	1.85206
USER	1i8g_repx	0	TRPB29R	29	B		TRP	ARG	0.688563
USER	1i8g_repx	0	TRPB29S	29	B		TRP	SER	2.44317
USER	1i8g_repx	0	TRPB29T	29	B		TRP	THR	2.97834
USER	1i8g_repx	0	TRPB29V	29	B		TRP	VAL	1.6549
USER	1i8g_repx	0	TRPB29Y	29	B		TRP	TYR	3.15692
USER	1i8g_repx	0	GLUB30A	30	B		GLU	ALA	0.772705
USER	1i8g_repx	0	GLUB30C	30	B		GLU	CYS	0.860422
USER	1i8g_repx	0	GLUB30D	30	B		GLU	ASP	0.415378
USER	1i8g_repx	0	GLUB30F	30	B		GLU	PHE	-1.00265
USER	1i8g_repx	0	GLUB30G	30	B		GLU	GLY	0.922261
USER	1i8g_repx	0	GLUB30H	30	B		GLU	HIS	0.15261
USER	1i8g_repx	0	GLUB30I	30	B		GLU	ILE	0.0263811
USER	1i8g_repx	0	GLUB30K	30	B		GLU	LYS	-0.411155
USER	1i8g_repx	0	GLUB30L	30	B		GLU	LEU	-0.380366
USER	1i8g_repx	0	GLUB30M	30	B		GLU	MET	-0.552668
USER	1i8g_repx	0	GLUB30N	30	B		GLU	ASN	0.341255
USER	1i8g_repx	0	GLUB30P	30	B		GLU	PRO	1.41057
USER	1i8g_repx	0	GLUB30Q	30	B		GLU	GLN	-0.169206
USER	1i8g_repx	0	GLUB30R	30	B		GLU	ARG	-0.316638
USER	1i8g_repx	0	GLUB30S	30	B		GLU	SER	0.792332
USER	1i8g_repx	0	GLUB30T	30	B		GLU	THR	0.669868
USER	1i8g_repx	0	GLUB30V	30	B		GLU	VAL	0.793864
USER	1i8g_repx	0	GLUB30W	30	B		GLU	TRP	-0.794142
USER	1i8g_repx	0	GLUB30Y	30	B		GLU	TYR	-0.799311
USER	1i8g_repx	0	ARGB31A	31	B		ARG	ALA	0.301786
USER	1i8g_repx	0	ARGB31C	31	B		ARG	CYS	-0.308631
USER	1i8g_repx	0	ARGB31D	31	B		ARG	ASP	0.583983
USER	1i8g_repx	0	ARGB31E	31	B		ARG	GLU	0.0357234
USER	1i8g_repx	0	ARGB31F	31	B		ARG	PHE	-2.47928
USER	1i8g_repx	0	ARGB31G	31	B		ARG	GLY	1.09601
USER	1i8g_repx	0	ARGB31H	31	B		ARG	HIS	0.220873
USER	1i8g_repx	0	ARGB31I	31	B		ARG	ILE	1.18226
USER	1i8g_repx	0	ARGB31K	31	B		ARG	LYS	-0.267247
USER	1i8g_repx	0	ARGB31L	31	B		ARG	LEU	-0.535127
USER	1i8g_repx	0	ARGB31M	31	B		ARG	MET	-0.810443
USER	1i8g_repx	0	ARGB31N	31	B		ARG	ASN	0.132843
USER	1i8g_repx	0	ARGB31P	31	B		ARG	PRO	-0.23449
USER	1i8g_repx	0	ARGB31Q	31	B		ARG	GLN	-0.50649
USER	1i8g_repx	0	ARGB31S	31	B		ARG	SER	0.389554
USER	1i8g_repx	0	ARGB31T	31	B		ARG	THR	-0.064427
USER	1i8g_repx	0	ARGB31V	31	B		ARG	VAL	0.516835
USER	1i8g_repx	0	ARGB31W	31	B		ARG	TRP	-1.13053
USER	1i8g_repx	0	ARGB31Y	31	B		ARG	TYR	-2.72798
USER	1i8g_repx	0	PROB32A	32	B		PRO	ALA	3.3842
USER	1i8g_repx	0	PROB32C	32	B		PRO	CYS	3.44723
USER	1i8g_repx	0	PROB32D	32	B		PRO	ASP	3.28197
USER	1i8g_repx	0	PROB32E	32	B		PRO	GLU	2.54181
USER	1i8g_repx	0	PROB32F	32	B		PRO	PHE	3.16261
USER	1i8g_repx	0	PROB32G	32	B		PRO	GLY	3.8677
USER	1i8g_repx	0	PROB32H	32	B		PRO	HIS	3.44874
USER	1i8g_repx	0	PROB32I	32	B		PRO	ILE	4.15077
USER	1i8g_repx	0	PROB32K	32	B		PRO	LYS	2.98723
USER	1i8g_repx	0	PROB32L	32	B		PRO	LEU	2.97032
USER	1i8g_repx	0	PROB32M	32	B		PRO	MET	1.52853
USER	1i8g_repx	0	PROB32N	32	B		PRO	ASN	3.40535
USER	1i8g_repx	0	PROB32Q	32	B		PRO	GLN	2.71837
USER	1i8g_repx	0	PROB32R	32	B		PRO	ARG	3.0972
USER	1i8g_repx	0	PROB32S	32	B		PRO	SER	2.32025
USER	1i8g_repx	0	PROB32T	32	B		PRO	THR	4.14202
USER	1i8g_repx	0	PROB32V	32	B		PRO	VAL	3.31679
USER	1i8g_repx	0	PROB32W	32	B		PRO	TRP	3.28474
USER	1i8g_repx	0	PROB32Y	32	B		PRO	TYR	3.19764
USER	1i8g_repx	0	SERB33A	33	B		SER	ALA	-1.12489
USER	1i8g_repx	0	SERB33C	33	B		SER	CYS	0.103281
USER	1i8g_repx	0	SERB33D	33	B		SER	ASP	-1.24483
USER	1i8g_repx	0	SERB33E	33	B		SER	GLU	0.0421919
USER	1i8g_repx	0	SERB33F	33	B		SER	PHE	-0.0209511
USER	1i8g_repx	0	SERB33G	33	B		SER	GLY	-1.94977
USER	1i8g_repx	0	SERB33H	33	B		SER	HIS	0.250375
USER	1i8g_repx	0	SERB33I	33	B		SER	ILE	1.72769
USER	1i8g_repx	0	SERB33K	33	B		SER	LYS	-0.00195571
USER	1i8g_repx	0	SERB33L	33	B		SER	LEU	0.167393
USER	1i8g_repx	0	SERB33M	33	B		SER	MET	0.0295849
USER	1i8g_repx	0	SERB33N	33	B		SER	ASN	0.122403
USER	1i8g_repx	0	SERB33P	33	B		SER	PRO	2.90464
USER	1i8g_repx	0	SERB33Q	33	B		SER	GLN	0.0511245
USER	1i8g_repx	0	SERB33R	33	B		SER	ARG	-1.29808
USER	1i8g_repx	0	SERB33T	33	B		SER	THR	1.50917
USER	1i8g_repx	0	SERB33V	33	B		SER	VAL	1.66741
USER	1i8g_repx	0	SERB33W	33	B		SER	TRP	0.0256298
USER	1i8g_repx	0	SERB33Y	33	B		SER	TYR	0.0224611
USER	1i8g_repx	0	GLYB34A	34	B		GLY	ALA	-0.808118
USER	1i8g_repx	0	GLYB34C	34	B		GLY	CYS	0.172017
USER	1i8g_repx	0	GLYB34D	34	B		GLY	ASP	0.0870452
USER	1i8g_repx	0	GLYB34E	34	B		GLY	GLU	-0.290753
USER	1i8g_repx	0	GLYB34F	34	B		GLY	PHE	-0.975866
USER	1i8g_repx	0	GLYB34H	34	B		GLY	HIS	-0.221452
USER	1i8g_repx	0	GLYB34I	34	B		GLY	ILE	1.2429
USER	1i8g_repx	0	GLYB34K	34	B		GLY	LYS	-0.940238
USER	1i8g_repx	0	GLYB34L	34	B		GLY	LEU	-1.225
USER	1i8g_repx	0	GLYB34M	34	B		GLY	MET	-0.643578
USER	1i8g_repx	0	GLYB34N	34	B		GLY	ASN	-0.3306
USER	1i8g_repx	0	GLYB34P	34	B		GLY	PRO	-0.216827
USER	1i8g_repx	0	GLYB34Q	34	B		GLY	GLN	-0.328969
USER	1i8g_repx	0	GLYB34R	34	B		GLY	ARG	-0.599967
USER	1i8g_repx	0	GLYB34S	34	B		GLY	SER	0.0371495
USER	1i8g_repx	0	GLYB34T	34	B		GLY	THR	1.99177
USER	1i8g_repx	0	GLYB34V	34	B		GLY	VAL	1.51195
USER	1i8g_repx	0	GLYB34W	34	B		GLY	TRP	-0.979448
USER	1i8g_repx	0	GLYB34Y	34	B		GLY	TYR	-0.789356
USER	1i8g_repx	0	ASNB35A	35	B		ASN	ALA	0.845349
USER	1i8g_repx	0	ASNB35C	35	B		ASN	CYS	1.08761
USER	1i8g_repx	0	ASNB35D	35	B		ASN	ASP	1.89294
USER	1i8g_repx	0	ASNB35E	35	B		ASN	GLU	1.03132
USER	1i8g_repx	0	ASNB35F	35	B		ASN	PHE	1.51164
USER	1i8g_repx	0	ASNB35G	35	B		ASN	GLY	1.21146
USER	1i8g_repx	0	ASNB35H	35	B		ASN	HIS	3.30177
USER	1i8g_repx	0	ASNB35I	35	B		ASN	ILE	0.0564959
USER	1i8g_repx	0	ASNB35K	35	B		ASN	LYS	0.106348
USER	1i8g_repx	0	ASNB35L	35	B		ASN	LEU	0.617557
USER	1i8g_repx	0	ASNB35M	35	B		ASN	MET	0.583817
USER	1i8g_repx	0	ASNB35P	35	B		ASN	PRO	1.84357
USER	1i8g_repx	0	ASNB35Q	35	B		ASN	GLN	0.028039
USER	1i8g_repx	0	ASNB35R	35	B		ASN	ARG	0.963415
USER	1i8g_repx	0	ASNB35S	35	B		ASN	SER	1.6655
USER	1i8g_repx	0	ASNB35T	35	B		ASN	THR	0.649454
USER	1i8g_repx	0	ASNB35V	35	B		ASN	VAL	0.49648
USER	1i8g_repx	0	ASNB35W	35	B		ASN	TRP	1.2528
USER	1i8g_repx	0	ASNB35Y	35	B		ASN	TYR	1.41283
USER	1i8g_repx	0	SERB36A	36	B		SER	ALA	1.57507
USER	1i8g_repx	0	SERB36C	36	B		SER	CYS	1.82711
USER	1i8g_repx	0	SERB36D	36	B		SER	ASP	1.12351
USER	1i8g_repx	0	SERB36E	36	B		SER	GLU	1.81069
USER	1i8g_repx	0	SERB36F	36	B		SER	PHE	1.50729
USER	1i8g_repx	0	SERB36G	36	B		SER	GLY	-0.015894
USER	1i8g_repx	0	SERB36H	36	B		SER	HIS	1.83961
USER	1i8g_repx	0	SERB36I	36	B		SER	ILE	2.82746
USER	1i8g_repx	0	SERB36K	36	B		SER	LYS	0.778117
USER	1i8g_repx	0	SERB36L	36	B		SER	LEU	1.03141
USER	1i8g_repx	0	SERB36M	36	B		SER	MET	1.63328
USER	1i8g_repx	0	SERB36N	36	B		SER	ASN	2.06331
USER	1i8g_repx	0	SERB36P	36	B		SER	PRO	4.7023
USER	1i8g_repx	0	SERB36Q	36	B		SER	GLN	1.29184
USER	1i8g_repx	0	SERB36R	36	B		SER	ARG	1.80962
USER	1i8g_repx	0	SERB36T	36	B		SER	THR	1.34211
USER	1i8g_repx	0	SERB36V	36	B		SER	VAL	2.98776
USER	1i8g_repx	0	SERB36W	36	B		SER	TRP	1.73988
USER	1i8g_repx	0	SERB36Y	36	B		SER	TYR	1.59079
USER	1i8g_repx	0	SERB37A	37	B		SER	ALA	-0.183845
USER	1i8g_repx	0	SERB37C	37	B		SER	CYS	-0.0611437
USER	1i8g_repx	0	SERB37D	37	B		SER	ASP	-0.188914
USER	1i8g_repx	0	SERB37E	37	B		SER	GLU	-0.390492
USER	1i8g_repx	0	SERB37F	37	B		SER	PHE	-0.108158
USER	1i8g_repx	0	SERB37G	37	B		SER	GLY	-0.242897
USER	1i8g_repx	0	SERB37H	37	B		SER	HIS	-0.00752737
USER	1i8g_repx	0	SERB37I	37	B		SER	ILE	-0.131163
USER	1i8g_repx	0	SERB37K	37	B		SER	LYS	-0.351876
USER	1i8g_repx	0	SERB37L	37	B		SER	LEU	-0.224211
USER	1i8g_repx	0	SERB37M	37	B		SER	MET	-0.0954078
USER	1i8g_repx	0	SERB37N	37	B		SER	ASN	-0.133969
USER	1i8g_repx	0	SERB37P	37	B		SER	PRO	1.13715
USER	1i8g_repx	0	SERB37Q	37	B		SER	GLN	-0.327932
USER	1i8g_repx	0	SERB37R	37	B		SER	ARG	-0.290386
USER	1i8g_repx	0	SERB37T	37	B		SER	THR	-0.32007
USER	1i8g_repx	0	SERB37V	37	B		SER	VAL	-0.245535
USER	1i8g_repx	0	SERB37W	37	B		SER	TRP	0.0833538
USER	1i8g_repx	0	SERB37Y	37	B		SER	TYR	-0.124848
USER	1i8g_repx	0	SERB38A	38	B		SER	ALA	-0.13059
USER	1i8g_repx	0	SERB38C	38	B		SER	CYS	1.3451
USER	1i8g_repx	0	SERB38D	38	B		SER	ASP	-0.383343
USER	1i8g_repx	0	SERB38E	38	B		SER	GLU	-0.411441
USER	1i8g_repx	0	SERB38F	38	B		SER	PHE	-0.374828
USER	1i8g_repx	0	SERB38G	38	B		SER	GLY	-0.313948
USER	1i8g_repx	0	SERB38H	38	B		SER	HIS	-0.358007
USER	1i8g_repx	0	SERB38I	38	B		SER	ILE	-0.312958
USER	1i8g_repx	0	SERB38K	38	B		SER	LYS	-0.418596
USER	1i8g_repx	0	SERB38L	38	B		SER	LEU	-0.294617
USER	1i8g_repx	0	SERB38M	38	B		SER	MET	1.28423
USER	1i8g_repx	0	SERB38N	38	B		SER	ASN	-0.366841
USER	1i8g_repx	0	SERB38P	38	B		SER	PRO	1.19578
USER	1i8g_repx	0	SERB38Q	38	B		SER	GLN	-0.414925
USER	1i8g_repx	0	SERB38R	38	B		SER	ARG	-0.242762
USER	1i8g_repx	0	SERB38T	38	B		SER	THR	-0.546324
USER	1i8g_repx	0	SERB38V	38	B		SER	VAL	-0.450807
USER	1i8g_repx	0	SERB38W	38	B		SER	TRP	-0.236521
USER	1i8g_repx	0	SERB38Y	38	B		SER	TYR	-0.37167
USER	1i8g_repx	0	GLYB39A	39	B		GLY	ALA	0.387907
USER	1i8g_repx	0	GLYB39C	39	B		GLY	CYS	1.24722
USER	1i8g_repx	0	GLYB39D	39	B		GLY	ASP	0.814467
USER	1i8g_repx	0	GLYB39E	39	B		GLY	GLU	1.19217
USER	1i8g_repx	0	GLYB39F	39	B		GLY	PHE	0.122675
USER	1i8g_repx	0	GLYB39H	39	B		GLY	HIS	1.16209
USER	1i8g_repx	0	GLYB39I	39	B		GLY	ILE	1.70436
USER	1i8g_repx	0	GLYB39K	39	B		GLY	LYS	1.34279
USER	1i8g_repx	0	GLYB39L	39	B		GLY	LEU	1.55713
USER	1i8g_repx	0	GLYB39M	39	B		GLY	MET	1.23891
USER	1i8g_repx	0	GLYB39N	39	B		GLY	ASN	1.25553
USER	1i8g_repx	0	GLYB39P	39	B		GLY	PRO	1.17066
USER	1i8g_repx	0	GLYB39Q	39	B		GLY	GLN	1.28932
USER	1i8g_repx	0	GLYB39R	39	B		GLY	ARG	1.33112
USER	1i8g_repx	0	GLYB39S	39	B		GLY	SER	0.599613
USER	1i8g_repx	0	GLYB39T	39	B		GLY	THR	0.621545
USER	1i8g_repx	0	GLYB39V	39	B		GLY	VAL	1.24801
USER	1i8g_repx	0	GLYB39W	39	B		GLY	TRP	1.32467
USER	1i8g_repx	0	GLYB39Y	39	B		GLY	TYR	0.309261
