## Supplementary material for "Validating folding energy estimates as a method for variant interpretation": pin1_1i8h_ddg_background.csv

source	pdb	score	pdb_mut	pdb_rid	pdb_chain	gene_no	mut_from	mut_to	ddg
USER	1i8h_repx	0	LYSA1A	1	A		LYS	ALA	0.356711
USER	1i8h_repx	0	LYSA1C	1	A		LYS	CYS	0.17871
USER	1i8h_repx	0	LYSA1D	1	A		LYS	ASP	0.304927
USER	1i8h_repx	0	LYSA1E	1	A		LYS	GLU	0.200732
USER	1i8h_repx	0	LYSA1F	1	A		LYS	PHE	0.449314
USER	1i8h_repx	0	LYSA1G	1	A		LYS	GLY	0.267702
USER	1i8h_repx	0	LYSA1H	1	A		LYS	HIS	0.0503901
USER	1i8h_repx	0	LYSA1I	1	A		LYS	ILE	0.43604
USER	1i8h_repx	0	LYSA1L	1	A		LYS	LEU	0.378483
USER	1i8h_repx	0	LYSA1M	1	A		LYS	MET	0.29834
USER	1i8h_repx	0	LYSA1N	1	A		LYS	ASN	0.369627
USER	1i8h_repx	0	LYSA1P	1	A		LYS	PRO	0.323163
USER	1i8h_repx	0	LYSA1Q	1	A		LYS	GLN	-0.175618
USER	1i8h_repx	0	LYSA1R	1	A		LYS	ARG	-0.125301
USER	1i8h_repx	0	LYSA1S	1	A		LYS	SER	0.337458
USER	1i8h_repx	0	LYSA1T	1	A		LYS	THR	0.359861
USER	1i8h_repx	0	LYSA1V	1	A		LYS	VAL	0.368466
USER	1i8h_repx	0	LYSA1W	1	A		LYS	TRP	0.301085
USER	1i8h_repx	0	LYSA1Y	1	A		LYS	TYR	0.540402
USER	1i8h_repx	0	VALA2A	2	A		VAL	ALA	-0.17906
USER	1i8h_repx	0	VALA2C	2	A		VAL	CYS	0.107831
USER	1i8h_repx	0	VALA2D	2	A		VAL	ASP	-0.149778
USER	1i8h_repx	0	VALA2E	2	A		VAL	GLU	-0.332487
USER	1i8h_repx	0	VALA2F	2	A		VAL	PHE	-0.0075833
USER	1i8h_repx	0	VALA2G	2	A		VAL	GLY	-0.00863876
USER	1i8h_repx	0	VALA2H	2	A		VAL	HIS	0.0621374
USER	1i8h_repx	0	VALA2I	2	A		VAL	ILE	0.0951731
USER	1i8h_repx	0	VALA2K	2	A		VAL	LYS	0.0320693
USER	1i8h_repx	0	VALA2L	2	A		VAL	LEU	-0.0200458
USER	1i8h_repx	0	VALA2M	2	A		VAL	MET	-0.0297757
USER	1i8h_repx	0	VALA2N	2	A		VAL	ASN	0.112883
USER	1i8h_repx	0	VALA2P	2	A		VAL	PRO	-0.090742
USER	1i8h_repx	0	VALA2Q	2	A		VAL	GLN	-0.235033
USER	1i8h_repx	0	VALA2R	2	A		VAL	ARG	0.105957
USER	1i8h_repx	0	VALA2S	2	A		VAL	SER	-0.0211622
USER	1i8h_repx	0	VALA2T	2	A		VAL	THR	-0.0388335
USER	1i8h_repx	0	VALA2W	2	A		VAL	TRP	-0.00296232
USER	1i8h_repx	0	VALA2Y	2	A		VAL	TYR	-0.00625092
USER	1i8h_repx	0	SERA3A	3	A		SER	ALA	1.15447
USER	1i8h_repx	0	SERA3C	3	A		SER	CYS	1.35706
USER	1i8h_repx	0	SERA3D	3	A		SER	ASP	1.80124
USER	1i8h_repx	0	SERA3E	3	A		SER	GLU	0.95273
USER	1i8h_repx	0	SERA3F	3	A		SER	PHE	1.17172
USER	1i8h_repx	0	SERA3G	3	A		SER	GLY	0.831571
USER	1i8h_repx	0	SERA3H	3	A		SER	HIS	1.77638
USER	1i8h_repx	0	SERA3I	3	A		SER	ILE	0.927024
USER	1i8h_repx	0	SERA3K	3	A		SER	LYS	1.42672
USER	1i8h_repx	0	SERA3L	3	A		SER	LEU	0.581825
USER	1i8h_repx	0	SERA3M	3	A		SER	MET	0.399243
USER	1i8h_repx	0	SERA3N	3	A		SER	ASN	0.771286
USER	1i8h_repx	0	SERA3P	3	A		SER	PRO	3.09663
USER	1i8h_repx	0	SERA3Q	3	A		SER	GLN	0.41814
USER	1i8h_repx	0	SERA3R	3	A		SER	ARG	2.58335
USER	1i8h_repx	0	SERA3T	3	A		SER	THR	0.301461
USER	1i8h_repx	0	SERA3V	3	A		SER	VAL	1.15945
USER	1i8h_repx	0	SERA3W	3	A		SER	TRP	1.39453
USER	1i8h_repx	0	SERA3Y	3	A		SER	TYR	1.30043
USER	1i8h_repx	0	VALA4A	4	A		VAL	ALA	-0.318402
USER	1i8h_repx	0	VALA4C	4	A		VAL	CYS	-0.109245
USER	1i8h_repx	0	VALA4D	4	A		VAL	ASP	-0.443669
USER	1i8h_repx	0	VALA4E	4	A		VAL	GLU	-0.478176
USER	1i8h_repx	0	VALA4F	4	A		VAL	PHE	-0.212552
USER	1i8h_repx	0	VALA4G	4	A		VAL	GLY	-0.278293
USER	1i8h_repx	0	VALA4H	4	A		VAL	HIS	-0.102059
USER	1i8h_repx	0	VALA4I	4	A		VAL	ILE	-0.121833
USER	1i8h_repx	0	VALA4K	4	A		VAL	LYS	-0.0863954
USER	1i8h_repx	0	VALA4L	4	A		VAL	LEU	-0.296609
USER	1i8h_repx	0	VALA4M	4	A		VAL	MET	-0.253298
USER	1i8h_repx	0	VALA4N	4	A		VAL	ASN	-0.0897935
USER	1i8h_repx	0	VALA4P	4	A		VAL	PRO	-0.480895
USER	1i8h_repx	0	VALA4Q	4	A		VAL	GLN	-0.251321
USER	1i8h_repx	0	VALA4R	4	A		VAL	ARG	0.0223615
USER	1i8h_repx	0	VALA4S	4	A		VAL	SER	-0.257722
USER	1i8h_repx	0	VALA4T	4	A		VAL	THR	-0.0619377
USER	1i8h_repx	0	VALA4W	4	A		VAL	TRP	-0.217808
USER	1i8h_repx	0	VALA4Y	4	A		VAL	TYR	-0.183399
USER	1i8h_repx	0	VALA5A	5	A		VAL	ALA	1.03957
USER	1i8h_repx	0	VALA5C	5	A		VAL	CYS	0.415662
USER	1i8h_repx	0	VALA5D	5	A		VAL	ASP	-0.643258
USER	1i8h_repx	0	VALA5E	5	A		VAL	GLU	-1.33499
USER	1i8h_repx	0	VALA5F	5	A		VAL	PHE	0.0898537
USER	1i8h_repx	0	VALA5G	5	A		VAL	GLY	1.27864
USER	1i8h_repx	0	VALA5H	5	A		VAL	HIS	-0.0248092
USER	1i8h_repx	0	VALA5I	5	A		VAL	ILE	-0.54861
USER	1i8h_repx	0	VALA5K	5	A		VAL	LYS	1.49564
USER	1i8h_repx	0	VALA5L	5	A		VAL	LEU	-1.19304
USER	1i8h_repx	0	VALA5M	5	A		VAL	MET	-0.863028
USER	1i8h_repx	0	VALA5N	5	A		VAL	ASN	0.575948
USER	1i8h_repx	0	VALA5P	5	A		VAL	PRO	0.619468
USER	1i8h_repx	0	VALA5Q	5	A		VAL	GLN	0.218065
USER	1i8h_repx	0	VALA5R	5	A		VAL	ARG	2.3409
USER	1i8h_repx	0	VALA5S	5	A		VAL	SER	1.19697
USER	1i8h_repx	0	VALA5T	5	A		VAL	THR	0.445433
USER	1i8h_repx	0	VALA5W	5	A		VAL	TRP	0.111257
USER	1i8h_repx	0	VALA5Y	5	A		VAL	TYR	-0.0585374
USER	1i8h_repx	0	ARGA6A	6	A		ARG	ALA	0.691913
USER	1i8h_repx	0	ARGA6C	6	A		ARG	CYS	1.14355
USER	1i8h_repx	0	ARGA6D	6	A		ARG	ASP	0.0757662
USER	1i8h_repx	0	ARGA6E	6	A		ARG	GLU	0.523417
USER	1i8h_repx	0	ARGA6F	6	A		ARG	PHE	-0.0416156
USER	1i8h_repx	0	ARGA6G	6	A		ARG	GLY	0.521366
USER	1i8h_repx	0	ARGA6H	6	A		ARG	HIS	0.755862
USER	1i8h_repx	0	ARGA6I	6	A		ARG	ILE	0.683628
USER	1i8h_repx	0	ARGA6K	6	A		ARG	LYS	0.143985
USER	1i8h_repx	0	ARGA6L	6	A		ARG	LEU	0.545992
USER	1i8h_repx	0	ARGA6M	6	A		ARG	MET	0.547046
USER	1i8h_repx	0	ARGA6N	6	A		ARG	ASN	0.353429
USER	1i8h_repx	0	ARGA6P	6	A		ARG	PRO	2.98368
USER	1i8h_repx	0	ARGA6Q	6	A		ARG	GLN	0.651424
USER	1i8h_repx	0	ARGA6S	6	A		ARG	SER	0.953792
USER	1i8h_repx	0	ARGA6T	6	A		ARG	THR	0.841041
USER	1i8h_repx	0	ARGA6V	6	A		ARG	VAL	0.809386
USER	1i8h_repx	0	ARGA6W	6	A		ARG	TRP	0.333862
USER	1i8h_repx	0	ARGA6Y	6	A		ARG	TYR	-0.239066
USER	1i8h_repx	0	PROA8A	8	A		PRO	ALA	2.33235
USER	1i8h_repx	0	PROA8C	8	A		PRO	CYS	2.67067
USER	1i8h_repx	0	PROA8D	8	A		PRO	ASP	2.35475
USER	1i8h_repx	0	PROA8E	8	A		PRO	GLU	2.11346
USER	1i8h_repx	0	PROA8F	8	A		PRO	PHE	1.75623
USER	1i8h_repx	0	PROA8G	8	A		PRO	GLY	2.61604
USER	1i8h_repx	0	PROA8H	8	A		PRO	HIS	2.25048
USER	1i8h_repx	0	PROA8I	8	A		PRO	ILE	2.53039
USER	1i8h_repx	0	PROA8K	8	A		PRO	LYS	1.90588
USER	1i8h_repx	0	PROA8L	8	A		PRO	LEU	1.97413
USER	1i8h_repx	0	PROA8M	8	A		PRO	MET	1.78024
USER	1i8h_repx	0	PROA8N	8	A		PRO	ASN	2.4573
USER	1i8h_repx	0	PROA8Q	8	A		PRO	GLN	1.96823
USER	1i8h_repx	0	PROA8R	8	A		PRO	ARG	1.82685
USER	1i8h_repx	0	PROA8S	8	A		PRO	SER	2.66055
USER	1i8h_repx	0	PROA8T	8	A		PRO	THR	2.62537
USER	1i8h_repx	0	PROA8V	8	A		PRO	VAL	2.67343
USER	1i8h_repx	0	PROA8W	8	A		PRO	TRP	1.63834
USER	1i8h_repx	0	PROA8Y	8	A		PRO	TYR	1.83564
USER	1i8h_repx	0	PROA9A	9	A		PRO	ALA	2.27232
USER	1i8h_repx	0	PROA9C	9	A		PRO	CYS	2.0666
USER	1i8h_repx	0	PROA9D	9	A		PRO	ASP	2.21409
USER	1i8h_repx	0	PROA9E	9	A		PRO	GLU	0.831923
USER	1i8h_repx	0	PROA9F	9	A		PRO	PHE	1.93873
USER	1i8h_repx	0	PROA9G	9	A		PRO	GLY	1.05808
USER	1i8h_repx	0	PROA9H	9	A		PRO	HIS	2.15084
USER	1i8h_repx	0	PROA9I	9	A		PRO	ILE	1.92285
USER	1i8h_repx	0	PROA9K	9	A		PRO	LYS	1.90128
USER	1i8h_repx	0	PROA9L	9	A		PRO	LEU	1.15614
USER	1i8h_repx	0	PROA9M	9	A		PRO	MET	1.02262
USER	1i8h_repx	0	PROA9N	9	A		PRO	ASN	2.39262
USER	1i8h_repx	0	PROA9Q	9	A		PRO	GLN	1.86311
USER	1i8h_repx	0	PROA9R	9	A		PRO	ARG	1.82583
USER	1i8h_repx	0	PROA9S	9	A		PRO	SER	2.62936
USER	1i8h_repx	0	PROA9T	9	A		PRO	THR	2.94533
USER	1i8h_repx	0	PROA9V	9	A		PRO	VAL	2.19551
USER	1i8h_repx	0	PROA9W	9	A		PRO	TRP	1.59078
USER	1i8h_repx	0	PROA9Y	9	A		PRO	TYR	1.98453
USER	1i8h_repx	0	LYSA10A	10	A		LYS	ALA	-0.249803
USER	1i8h_repx	0	LYSA10C	10	A		LYS	CYS	-0.74838
USER	1i8h_repx	0	LYSA10D	10	A		LYS	ASP	-0.737935
USER	1i8h_repx	0	LYSA10E	10	A		LYS	GLU	0.0296056
USER	1i8h_repx	0	LYSA10F	10	A		LYS	PHE	-0.581232
USER	1i8h_repx	0	LYSA10G	10	A		LYS	GLY	-0.472024
USER	1i8h_repx	0	LYSA10H	10	A		LYS	HIS	-0.493119
USER	1i8h_repx	0	LYSA10I	10	A		LYS	ILE	0.271237
USER	1i8h_repx	0	LYSA10L	10	A		LYS	LEU	-0.208393
USER	1i8h_repx	0	LYSA10M	10	A		LYS	MET	-0.436535
USER	1i8h_repx	0	LYSA10N	10	A		LYS	ASN	-1.02542
USER	1i8h_repx	0	LYSA10P	10	A		LYS	PRO	0.989752
USER	1i8h_repx	0	LYSA10Q	10	A		LYS	GLN	-0.465016
USER	1i8h_repx	0	LYSA10R	10	A		LYS	ARG	-0.118559
USER	1i8h_repx	0	LYSA10S	10	A		LYS	SER	-0.479753
USER	1i8h_repx	0	LYSA10T	10	A		LYS	THR	-0.239058
USER	1i8h_repx	0	LYSA10V	10	A		LYS	VAL	0.505259
USER	1i8h_repx	0	LYSA10W	10	A		LYS	TRP	-0.0666845
USER	1i8h_repx	0	LYSA10Y	10	A		LYS	TYR	-0.498386
USER	1i8h_repx	0	SERA11A	11	A		SER	ALA	-0.806406
USER	1i8h_repx	0	SERA11C	11	A		SER	CYS	-0.109041
USER	1i8h_repx	0	SERA11D	11	A		SER	ASP	0.0453458
USER	1i8h_repx	0	SERA11E	11	A		SER	GLU	-0.421148
USER	1i8h_repx	0	SERA11F	11	A		SER	PHE	-1.66421
USER	1i8h_repx	0	SERA11G	11	A		SER	GLY	-0.03342
USER	1i8h_repx	0	SERA11H	11	A		SER	HIS	-0.0793633
USER	1i8h_repx	0	SERA11I	11	A		SER	ILE	-0.863637
USER	1i8h_repx	0	SERA11K	11	A		SER	LYS	-0.338056
USER	1i8h_repx	0	SERA11L	11	A		SER	LEU	-0.645328
USER	1i8h_repx	0	SERA11M	11	A		SER	MET	-1.46896
USER	1i8h_repx	0	SERA11N	11	A		SER	ASN	-0.0042288
USER	1i8h_repx	0	SERA11P	11	A		SER	PRO	-2.3419
USER	1i8h_repx	0	SERA11Q	11	A		SER	GLN	-0.522549
USER	1i8h_repx	0	SERA11R	11	A		SER	ARG	-0.123108
USER	1i8h_repx	0	SERA11T	11	A		SER	THR	0.0574295
USER	1i8h_repx	0	SERA11V	11	A		SER	VAL	-0.236311
USER	1i8h_repx	0	SERA11W	11	A		SER	TRP	-1.61935
USER	1i8h_repx	0	SERA11Y	11	A		SER	TYR	-1.5843
USER	1i8h_repx	0	PROA12A	12	A		PRO	ALA	0.545377
USER	1i8h_repx	0	PROA12C	12	A		PRO	CYS	2.46093
USER	1i8h_repx	0	PROA12D	12	A		PRO	ASP	0.514677
USER	1i8h_repx	0	PROA12E	12	A		PRO	GLU	2.1243
USER	1i8h_repx	0	PROA12F	12	A		PRO	PHE	2.10726
USER	1i8h_repx	0	PROA12G	12	A		PRO	GLY	0.566799
USER	1i8h_repx	0	PROA12H	12	A		PRO	HIS	2.48369
USER	1i8h_repx	0	PROA12I	12	A		PRO	ILE	2.50965
USER	1i8h_repx	0	PROA12K	12	A		PRO	LYS	0.634172
USER	1i8h_repx	0	PROA12L	12	A		PRO	LEU	0.607188
USER	1i8h_repx	0	PROA12M	12	A		PRO	MET	0.602806
USER	1i8h_repx	0	PROA12N	12	A		PRO	ASN	0.379973
USER	1i8h_repx	0	PROA12Q	12	A		PRO	GLN	0.549857
USER	1i8h_repx	0	PROA12R	12	A		PRO	ARG	2.24508
USER	1i8h_repx	0	PROA12S	12	A		PRO	SER	0.75179
USER	1i8h_repx	0	PROA12T	12	A		PRO	THR	2.49711
USER	1i8h_repx	0	PROA12V	12	A		PRO	VAL	2.52628
USER	1i8h_repx	0	PROA12W	12	A		PRO	TRP	1.92704
USER	1i8h_repx	0	PROA12Y	12	A		PRO	TYR	2.13753
USER	1i8h_repx	0	SERA13A	13	A		SER	ALA	-0.21825
USER	1i8h_repx	0	SERA13C	13	A		SER	CYS	-0.0530015
USER	1i8h_repx	0	SERA13D	13	A		SER	ASP	-0.0334042
USER	1i8h_repx	0	SERA13E	13	A		SER	GLU	-0.178136
USER	1i8h_repx	0	SERA13F	13	A		SER	PHE	-0.0624787
USER	1i8h_repx	0	SERA13G	13	A		SER	GLY	-0.276817
USER	1i8h_repx	0	SERA13H	13	A		SER	HIS	-0.0312889
USER	1i8h_repx	0	SERA13I	13	A		SER	ILE	0.179413
USER	1i8h_repx	0	SERA13K	13	A		SER	LYS	-0.0703668
USER	1i8h_repx	0	SERA13L	13	A		SER	LEU	-0.0665822
USER	1i8h_repx	0	SERA13M	13	A		SER	MET	-0.0991025
USER	1i8h_repx	0	SERA13N	13	A		SER	ASN	-0.0477482
USER	1i8h_repx	0	SERA13P	13	A		SER	PRO	-0.0378175
USER	1i8h_repx	0	SERA13Q	13	A		SER	GLN	-0.0696289
USER	1i8h_repx	0	SERA13R	13	A		SER	ARG	-0.0166606
USER	1i8h_repx	0	SERA13T	13	A		SER	THR	0.0362604
USER	1i8h_repx	0	SERA13V	13	A		SER	VAL	0.158315
USER	1i8h_repx	0	SERA13W	13	A		SER	TRP	-0.0731666
USER	1i8h_repx	0	SERA13Y	13	A		SER	TYR	-1.59999
USER	1i8h_repx	0	LYSB1A	1	B		LYS	ALA	0.230265
USER	1i8h_repx	0	LYSB1C	1	B		LYS	CYS	0.136405
USER	1i8h_repx	0	LYSB1D	1	B		LYS	ASP	-0.83572
USER	1i8h_repx	0	LYSB1E	1	B		LYS	GLU	-0.435722
USER	1i8h_repx	0	LYSB1F	1	B		LYS	PHE	0.665299
USER	1i8h_repx	0	LYSB1G	1	B		LYS	GLY	0.249548
USER	1i8h_repx	0	LYSB1H	1	B		LYS	HIS	-0.0308053
USER	1i8h_repx	0	LYSB1I	1	B		LYS	ILE	0.379235
USER	1i8h_repx	0	LYSB1L	1	B		LYS	LEU	0.239494
USER	1i8h_repx	0	LYSB1M	1	B		LYS	MET	0.263906
USER	1i8h_repx	0	LYSB1N	1	B		LYS	ASN	-0.154858
USER	1i8h_repx	0	LYSB1P	1	B		LYS	PRO	0.305883
USER	1i8h_repx	0	LYSB1Q	1	B		LYS	GLN	-0.124279
USER	1i8h_repx	0	LYSB1R	1	B		LYS	ARG	-0.229203
USER	1i8h_repx	0	LYSB1S	1	B		LYS	SER	-0.218308
USER	1i8h_repx	0	LYSB1T	1	B		LYS	THR	-0.139725
USER	1i8h_repx	0	LYSB1V	1	B		LYS	VAL	0.374883
USER	1i8h_repx	0	LYSB1W	1	B		LYS	TRP	0.246216
USER	1i8h_repx	0	LYSB1Y	1	B		LYS	TYR	0.841406
USER	1i8h_repx	0	LEUB2A	2	B		LEU	ALA	1.70864
USER	1i8h_repx	0	LEUB2C	2	B		LEU	CYS	1.50404
USER	1i8h_repx	0	LEUB2D	2	B		LEU	ASP	0.172498
USER	1i8h_repx	0	LEUB2E	2	B		LEU	GLU	1.57559
USER	1i8h_repx	0	LEUB2F	2	B		LEU	PHE	1.01606
USER	1i8h_repx	0	LEUB2G	2	B		LEU	GLY	2.73048
USER	1i8h_repx	0	LEUB2H	2	B		LEU	HIS	2.57062
USER	1i8h_repx	0	LEUB2I	2	B		LEU	ILE	1.19531
USER	1i8h_repx	0	LEUB2K	2	B		LEU	LYS	2.07033
USER	1i8h_repx	0	LEUB2M	2	B		LEU	MET	-0.112856
USER	1i8h_repx	0	LEUB2N	2	B		LEU	ASN	1.35878
USER	1i8h_repx	0	LEUB2P	2	B		LEU	PRO	1.30449
USER	1i8h_repx	0	LEUB2Q	2	B		LEU	GLN	1.60288
USER	1i8h_repx	0	LEUB2R	2	B		LEU	ARG	2.33487
USER	1i8h_repx	0	LEUB2S	2	B		LEU	SER	2.32995
USER	1i8h_repx	0	LEUB2T	2	B		LEU	THR	2.59864
USER	1i8h_repx	0	LEUB2V	2	B		LEU	VAL	1.88068
USER	1i8h_repx	0	LEUB2W	2	B		LEU	TRP	2.57262
USER	1i8h_repx	0	LEUB2Y	2	B		LEU	TYR	1.88242
USER	1i8h_repx	0	PROB3A	3	B		PRO	ALA	1.81481
USER	1i8h_repx	0	PROB3C	3	B		PRO	CYS	2.00477
USER	1i8h_repx	0	PROB3D	3	B		PRO	ASP	1.82899
USER	1i8h_repx	0	PROB3E	3	B		PRO	GLU	1.46951
USER	1i8h_repx	0	PROB3F	3	B		PRO	PHE	1.3522
USER	1i8h_repx	0	PROB3G	3	B		PRO	GLY	2.4696
USER	1i8h_repx	0	PROB3H	3	B		PRO	HIS	1.9365
USER	1i8h_repx	0	PROB3I	3	B		PRO	ILE	1.7019
USER	1i8h_repx	0	PROB3K	3	B		PRO	LYS	1.36885
USER	1i8h_repx	0	PROB3L	3	B		PRO	LEU	0.942565
USER	1i8h_repx	0	PROB3M	3	B		PRO	MET	0.949774
USER	1i8h_repx	0	PROB3N	3	B		PRO	ASN	2.06851
USER	1i8h_repx	0	PROB3Q	3	B		PRO	GLN	1.72098
USER	1i8h_repx	0	PROB3R	3	B		PRO	ARG	1.53828
USER	1i8h_repx	0	PROB3S	3	B		PRO	SER	2.25984
USER	1i8h_repx	0	PROB3T	3	B		PRO	THR	2.79135
USER	1i8h_repx	0	PROB3V	3	B		PRO	VAL	3.46069
USER	1i8h_repx	0	PROB3W	3	B		PRO	TRP	1.02918
USER	1i8h_repx	0	PROB3Y	3	B		PRO	TYR	1.69048
USER	1i8h_repx	0	PROB4A	4	B		PRO	ALA	0.79175
USER	1i8h_repx	0	PROB4C	4	B		PRO	CYS	0.846293
USER	1i8h_repx	0	PROB4D	4	B		PRO	ASP	0.659017
USER	1i8h_repx	0	PROB4E	4	B		PRO	GLU	0.717724
USER	1i8h_repx	0	PROB4F	4	B		PRO	PHE	0.70813
USER	1i8h_repx	0	PROB4G	4	B		PRO	GLY	0.925242
USER	1i8h_repx	0	PROB4H	4	B		PRO	HIS	0.817697
USER	1i8h_repx	0	PROB4I	4	B		PRO	ILE	0.845128
USER	1i8h_repx	0	PROB4K	4	B		PRO	LYS	0.804752
USER	1i8h_repx	0	PROB4L	4	B		PRO	LEU	0.75403
USER	1i8h_repx	0	PROB4M	4	B		PRO	MET	0.515984
USER	1i8h_repx	0	PROB4N	4	B		PRO	ASN	0.876823
USER	1i8h_repx	0	PROB4Q	4	B		PRO	GLN	0.874727
USER	1i8h_repx	0	PROB4R	4	B		PRO	ARG	0.848599
USER	1i8h_repx	0	PROB4S	4	B		PRO	SER	0.861682
USER	1i8h_repx	0	PROB4T	4	B		PRO	THR	0.740014
USER	1i8h_repx	0	PROB4V	4	B		PRO	VAL	0.800217
USER	1i8h_repx	0	PROB4W	4	B		PRO	TRP	0.421103
USER	1i8h_repx	0	PROB4Y	4	B		PRO	TYR	0.73388
USER	1i8h_repx	0	GLYB5A	5	B		GLY	ALA	3.79145
USER	1i8h_repx	0	GLYB5C	5	B		GLY	CYS	4.19289
USER	1i8h_repx	0	GLYB5D	5	B		GLY	ASP	3.27092
USER	1i8h_repx	0	GLYB5E	5	B		GLY	GLU	3.38003
USER	1i8h_repx	0	GLYB5F	5	B		GLY	PHE	3.98301
USER	1i8h_repx	0	GLYB5H	5	B		GLY	HIS	2.91078
USER	1i8h_repx	0	GLYB5I	5	B		GLY	ILE	7.07079
USER	1i8h_repx	0	GLYB5K	5	B		GLY	LYS	2.75836
USER	1i8h_repx	0	GLYB5L	5	B		GLY	LEU	4.36328
USER	1i8h_repx	0	GLYB5M	5	B		GLY	MET	3.48971
USER	1i8h_repx	0	GLYB5N	5	B		GLY	ASN	3.19977
USER	1i8h_repx	0	GLYB5P	5	B		GLY	PRO	5.30534
USER	1i8h_repx	0	GLYB5Q	5	B		GLY	GLN	3.13515
USER	1i8h_repx	0	GLYB5R	5	B		GLY	ARG	3.99184
USER	1i8h_repx	0	GLYB5S	5	B		GLY	SER	4.31963
USER	1i8h_repx	0	GLYB5T	5	B		GLY	THR	7.29691
USER	1i8h_repx	0	GLYB5V	5	B		GLY	VAL	5.82378
USER	1i8h_repx	0	GLYB5W	5	B		GLY	TRP	2.75609
USER	1i8h_repx	0	GLYB5Y	5	B		GLY	TYR	3.09777
USER	1i8h_repx	0	TRPB6A	6	B		TRP	ALA	3.92215
USER	1i8h_repx	0	TRPB6C	6	B		TRP	CYS	3.41972
USER	1i8h_repx	0	TRPB6D	6	B		TRP	ASP	3.98416
USER	1i8h_repx	0	TRPB6E	6	B		TRP	GLU	3.8169
USER	1i8h_repx	0	TRPB6F	6	B		TRP	PHE	1.0193
USER	1i8h_repx	0	TRPB6G	6	B		TRP	GLY	4.52642
USER	1i8h_repx	0	TRPB6H	6	B		TRP	HIS	3.87472
USER	1i8h_repx	0	TRPB6I	6	B		TRP	ILE	2.01353
USER	1i8h_repx	0	TRPB6K	6	B		TRP	LYS	3.32369
USER	1i8h_repx	0	TRPB6L	6	B		TRP	LEU	1.25706
USER	1i8h_repx	0	TRPB6M	6	B		TRP	MET	1.82613
USER	1i8h_repx	0	TRPB6N	6	B		TRP	ASN	3.40853
USER	1i8h_repx	0	TRPB6P	6	B		TRP	PRO	5.4544
USER	1i8h_repx	0	TRPB6Q	6	B		TRP	GLN	3.75498
USER	1i8h_repx	0	TRPB6R	6	B		TRP	ARG	4.25553
USER	1i8h_repx	0	TRPB6S	6	B		TRP	SER	4.07831
USER	1i8h_repx	0	TRPB6T	6	B		TRP	THR	2.8899
USER	1i8h_repx	0	TRPB6V	6	B		TRP	VAL	2.72291
USER	1i8h_repx	0	TRPB6Y	6	B		TRP	TYR	1.34915
USER	1i8h_repx	0	GLUB7A	7	B		GLU	ALA	0.068903
USER	1i8h_repx	0	GLUB7C	7	B		GLU	CYS	0.492574
USER	1i8h_repx	0	GLUB7D	7	B		GLU	ASP	-0.299454
USER	1i8h_repx	0	GLUB7F	7	B		GLU	PHE	-0.15052
USER	1i8h_repx	0	GLUB7G	7	B		GLU	GLY	0.60984
USER	1i8h_repx	0	GLUB7H	7	B		GLU	HIS	0.991039
USER	1i8h_repx	0	GLUB7I	7	B		GLU	ILE	0.37417
USER	1i8h_repx	0	GLUB7K	7	B		GLU	LYS	0.735512
USER	1i8h_repx	0	GLUB7L	7	B		GLU	LEU	0.582163
USER	1i8h_repx	0	GLUB7M	7	B		GLU	MET	0.858921
USER	1i8h_repx	0	GLUB7N	7	B		GLU	ASN	0.210675
USER	1i8h_repx	0	GLUB7P	7	B		GLU	PRO	2.96265
USER	1i8h_repx	0	GLUB7Q	7	B		GLU	GLN	0.756697
USER	1i8h_repx	0	GLUB7R	7	B		GLU	ARG	0.647183
USER	1i8h_repx	0	GLUB7S	7	B		GLU	SER	0.298623
USER	1i8h_repx	0	GLUB7T	7	B		GLU	THR	0.00610207
USER	1i8h_repx	0	GLUB7V	7	B		GLU	VAL	0.363337
USER	1i8h_repx	0	GLUB7W	7	B		GLU	TRP	0.450996
USER	1i8h_repx	0	GLUB7Y	7	B		GLU	TYR	0.352832
USER	1i8h_repx	0	LYSB8A	8	B		LYS	ALA	1.21247
USER	1i8h_repx	0	LYSB8C	8	B		LYS	CYS	0.971092
USER	1i8h_repx	0	LYSB8D	8	B		LYS	ASP	0.76319
USER	1i8h_repx	0	LYSB8E	8	B		LYS	GLU	0.37459
USER	1i8h_repx	0	LYSB8F	8	B		LYS	PHE	0.556808
USER	1i8h_repx	0	LYSB8G	8	B		LYS	GLY	1.67147
USER	1i8h_repx	0	LYSB8H	8	B		LYS	HIS	1.34575
USER	1i8h_repx	0	LYSB8I	8	B		LYS	ILE	0.0360071
USER	1i8h_repx	0	LYSB8L	8	B		LYS	LEU	0.493623
USER	1i8h_repx	0	LYSB8M	8	B		LYS	MET	0.121365
USER	1i8h_repx	0	LYSB8N	8	B		LYS	ASN	0.78719
USER	1i8h_repx	0	LYSB8P	8	B		LYS	PRO	0.640594
USER	1i8h_repx	0	LYSB8Q	8	B		LYS	GLN	0.428078
USER	1i8h_repx	0	LYSB8R	8	B		LYS	ARG	0.702895
USER	1i8h_repx	0	LYSB8S	8	B		LYS	SER	0.273225
USER	1i8h_repx	0	LYSB8T	8	B		LYS	THR	0.473219
USER	1i8h_repx	0	LYSB8V	8	B		LYS	VAL	0.947826
USER	1i8h_repx	0	LYSB8W	8	B		LYS	TRP	0.560561
USER	1i8h_repx	0	LYSB8Y	8	B		LYS	TYR	0.666104
USER	1i8h_repx	0	ARGB9A	9	B		ARG	ALA	0.832629
USER	1i8h_repx	0	ARGB9C	9	B		ARG	CYS	0.535732
USER	1i8h_repx	0	ARGB9D	9	B		ARG	ASP	0.829701
USER	1i8h_repx	0	ARGB9E	9	B		ARG	GLU	-0.0547982
USER	1i8h_repx	0	ARGB9F	9	B		ARG	PHE	-1.29772
USER	1i8h_repx	0	ARGB9G	9	B		ARG	GLY	1.58696
USER	1i8h_repx	0	ARGB9H	9	B		ARG	HIS	1.34514
USER	1i8h_repx	0	ARGB9I	9	B		ARG	ILE	-1.05847
USER	1i8h_repx	0	ARGB9K	9	B		ARG	LYS	-0.00418947
USER	1i8h_repx	0	ARGB9L	9	B		ARG	LEU	-0.878184
USER	1i8h_repx	0	ARGB9M	9	B		ARG	MET	-0.516165
USER	1i8h_repx	0	ARGB9N	9	B		ARG	ASN	0.152922
USER	1i8h_repx	0	ARGB9P	9	B		ARG	PRO	-0.031169
USER	1i8h_repx	0	ARGB9Q	9	B		ARG	GLN	0.165777
USER	1i8h_repx	0	ARGB9S	9	B		ARG	SER	1.58909
USER	1i8h_repx	0	ARGB9T	9	B		ARG	THR	0.753405
USER	1i8h_repx	0	ARGB9V	9	B		ARG	VAL	-1.1244
USER	1i8h_repx	0	ARGB9W	9	B		ARG	TRP	-0.343775
USER	1i8h_repx	0	ARGB9Y	9	B		ARG	TYR	-1.52958
USER	1i8h_repx	0	METB10A	10	B		MET	ALA	1.08718
USER	1i8h_repx	0	METB10C	10	B		MET	CYS	0.931042
USER	1i8h_repx	0	METB10D	10	B		MET	ASP	0.813542
USER	1i8h_repx	0	METB10E	10	B		MET	GLU	0.810357
USER	1i8h_repx	0	METB10F	10	B		MET	PHE	0.162455
USER	1i8h_repx	0	METB10G	10	B		MET	GLY	1.82493
USER	1i8h_repx	0	METB10H	10	B		MET	HIS	0.607034
USER	1i8h_repx	0	METB10I	10	B		MET	ILE	0.278519
USER	1i8h_repx	0	METB10K	10	B		MET	LYS	0.133843
USER	1i8h_repx	0	METB10L	10	B		MET	LEU	0.268515
USER	1i8h_repx	0	METB10N	10	B		MET	ASN	0.554395
USER	1i8h_repx	0	METB10P	10	B		MET	PRO	1.29897
USER	1i8h_repx	0	METB10Q	10	B		MET	GLN	0.449089
USER	1i8h_repx	0	METB10R	10	B		MET	ARG	0.164408
USER	1i8h_repx	0	METB10S	10	B		MET	SER	0.458042
USER	1i8h_repx	0	METB10T	10	B		MET	THR	0.458439
USER	1i8h_repx	0	METB10V	10	B		MET	VAL	0.781386
USER	1i8h_repx	0	METB10W	10	B		MET	TRP	0.352146
USER	1i8h_repx	0	METB10Y	10	B		MET	TYR	0.258071
USER	1i8h_repx	0	SERB11A	11	B		SER	ALA	0.0352848
USER	1i8h_repx	0	SERB11C	11	B		SER	CYS	0.093622
USER	1i8h_repx	0	SERB11D	11	B		SER	ASP	0.780333
USER	1i8h_repx	0	SERB11E	11	B		SER	GLU	0.0560024
USER	1i8h_repx	0	SERB11F	11	B		SER	PHE	1.1622
USER	1i8h_repx	0	SERB11G	11	B		SER	GLY	-1.77599
USER	1i8h_repx	0	SERB11H	11	B		SER	HIS	0.826302
USER	1i8h_repx	0	SERB11I	11	B		SER	ILE	1.05068
USER	1i8h_repx	0	SERB11K	11	B		SER	LYS	-0.733745
USER	1i8h_repx	0	SERB11L	11	B		SER	LEU	-0.192436
USER	1i8h_repx	0	SERB11M	11	B		SER	MET	-0.391585
USER	1i8h_repx	0	SERB11N	11	B		SER	ASN	-0.0405914
USER	1i8h_repx	0	SERB11P	11	B		SER	PRO	2.37355
USER	1i8h_repx	0	SERB11Q	11	B		SER	GLN	0.0748903
USER	1i8h_repx	0	SERB11R	11	B		SER	ARG	-1.54932
USER	1i8h_repx	0	SERB11T	11	B		SER	THR	0.538863
USER	1i8h_repx	0	SERB11V	11	B		SER	VAL	1.05346
USER	1i8h_repx	0	SERB11W	11	B		SER	TRP	1.15651
USER	1i8h_repx	0	SERB11Y	11	B		SER	TYR	1.49269
USER	1i8h_repx	0	ARGB12A	12	B		ARG	ALA	1.07451
USER	1i8h_repx	0	ARGB12C	12	B		ARG	CYS	0.96528
USER	1i8h_repx	0	ARGB12D	12	B		ARG	ASP	1.39081
USER	1i8h_repx	0	ARGB12E	12	B		ARG	GLU	1.27789
USER	1i8h_repx	0	ARGB12F	12	B		ARG	PHE	-0.180525
USER	1i8h_repx	0	ARGB12G	12	B		ARG	GLY	1.05182
USER	1i8h_repx	0	ARGB12H	12	B		ARG	HIS	-0.55058
USER	1i8h_repx	0	ARGB12I	12	B		ARG	ILE	0.784703
USER	1i8h_repx	0	ARGB12K	12	B		ARG	LYS	0.513201
USER	1i8h_repx	0	ARGB12L	12	B		ARG	LEU	-0.580304
USER	1i8h_repx	0	ARGB12M	12	B		ARG	MET	0.216069
USER	1i8h_repx	0	ARGB12N	12	B		ARG	ASN	0.551878
USER	1i8h_repx	0	ARGB12P	12	B		ARG	PRO	0.887974
USER	1i8h_repx	0	ARGB12Q	12	B		ARG	GLN	0.589262
USER	1i8h_repx	0	ARGB12S	12	B		ARG	SER	0.762203
USER	1i8h_repx	0	ARGB12T	12	B		ARG	THR	0.90097
USER	1i8h_repx	0	ARGB12V	12	B		ARG	VAL	1.19604
USER	1i8h_repx	0	ARGB12W	12	B		ARG	TRP	0.634656
USER	1i8h_repx	0	ARGB12Y	12	B		ARG	TYR	-0.848958
USER	1i8h_repx	0	SERB13A	13	B		SER	ALA	-1.3106
USER	1i8h_repx	0	SERB13C	13	B		SER	CYS	0.267943
USER	1i8h_repx	0	SERB13D	13	B		SER	ASP	-0.269869
USER	1i8h_repx	0	SERB13E	13	B		SER	GLU	-1.61133
USER	1i8h_repx	0	SERB13F	13	B		SER	PHE	-0.0772548
USER	1i8h_repx	0	SERB13G	13	B		SER	GLY	-1.51519
USER	1i8h_repx	0	SERB13H	13	B		SER	HIS	-0.491676
USER	1i8h_repx	0	SERB13I	13	B		SER	ILE	-1.3549
USER	1i8h_repx	0	SERB13K	13	B		SER	LYS	-2.11741
USER	1i8h_repx	0	SERB13L	13	B		SER	LEU	-1.51819
USER	1i8h_repx	0	SERB13M	13	B		SER	MET	0.12361
USER	1i8h_repx	0	SERB13N	13	B		SER	ASN	-1.89196
USER	1i8h_repx	0	SERB13P	13	B		SER	PRO	0.133592
USER	1i8h_repx	0	SERB13Q	13	B		SER	GLN	-2.11909
USER	1i8h_repx	0	SERB13R	13	B		SER	ARG	-2.53218
USER	1i8h_repx	0	SERB13T	13	B		SER	THR	-0.0875271
USER	1i8h_repx	0	SERB13V	13	B		SER	VAL	0.385097
USER	1i8h_repx	0	SERB13W	13	B		SER	TRP	-0.0631698
USER	1i8h_repx	0	SERB13Y	13	B		SER	TYR	-0.0505927
USER	1i8h_repx	0	SERB14A	14	B		SER	ALA	0.00105569
USER	1i8h_repx	0	SERB14C	14	B		SER	CYS	0.269155
USER	1i8h_repx	0	SERB14D	14	B		SER	ASP	-0.00487883
USER	1i8h_repx	0	SERB14E	14	B		SER	GLU	-0.151051
USER	1i8h_repx	0	SERB14F	14	B		SER	PHE	0.176052
USER	1i8h_repx	0	SERB14G	14	B		SER	GLY	-0.0439119
USER	1i8h_repx	0	SERB14H	14	B		SER	HIS	0.191304
USER	1i8h_repx	0	SERB14I	14	B		SER	ILE	-0.0894572
USER	1i8h_repx	0	SERB14K	14	B		SER	LYS	-0.0278412
USER	1i8h_repx	0	SERB14L	14	B		SER	LEU	-0.0809469
USER	1i8h_repx	0	SERB14M	14	B		SER	MET	0.0260363
USER	1i8h_repx	0	SERB14N	14	B		SER	ASN	-0.0311467
USER	1i8h_repx	0	SERB14P	14	B		SER	PRO	-0.414238
USER	1i8h_repx	0	SERB14Q	14	B		SER	GLN	-0.122166
USER	1i8h_repx	0	SERB14R	14	B		SER	ARG	-0.592843
USER	1i8h_repx	0	SERB14T	14	B		SER	THR	0.542253
USER	1i8h_repx	0	SERB14V	14	B		SER	VAL	0.257952
USER	1i8h_repx	0	SERB14W	14	B		SER	TRP	0.201072
USER	1i8h_repx	0	SERB14Y	14	B		SER	TYR	0.173532
USER	1i8h_repx	0	GLYB15A	15	B		GLY	ALA	2.98139
USER	1i8h_repx	0	GLYB15C	15	B		GLY	CYS	2.95555
USER	1i8h_repx	0	GLYB15D	15	B		GLY	ASP	3.03168
USER	1i8h_repx	0	GLYB15E	15	B		GLY	GLU	2.90149
USER	1i8h_repx	0	GLYB15F	15	B		GLY	PHE	2.16295
USER	1i8h_repx	0	GLYB15H	15	B		GLY	HIS	2.8713
USER	1i8h_repx	0	GLYB15I	15	B		GLY	ILE	3.57437
USER	1i8h_repx	0	GLYB15K	15	B		GLY	LYS	2.53152
USER	1i8h_repx	0	GLYB15L	15	B		GLY	LEU	1.32007
USER	1i8h_repx	0	GLYB15M	15	B		GLY	MET	2.389
USER	1i8h_repx	0	GLYB15N	15	B		GLY	ASN	3.10918
USER	1i8h_repx	0	GLYB15P	15	B		GLY	PRO	5.35068
USER	1i8h_repx	0	GLYB15Q	15	B		GLY	GLN	2.62235
USER	1i8h_repx	0	GLYB15R	15	B		GLY	ARG	2.52328
USER	1i8h_repx	0	GLYB15S	15	B		GLY	SER	3.11997
USER	1i8h_repx	0	GLYB15T	15	B		GLY	THR	3.89373
USER	1i8h_repx	0	GLYB15V	15	B		GLY	VAL	3.8823
USER	1i8h_repx	0	GLYB15W	15	B		GLY	TRP	1.94494
USER	1i8h_repx	0	GLYB15Y	15	B		GLY	TYR	2.32999
USER	1i8h_repx	0	ARGB16A	16	B		ARG	ALA	1.4235
USER	1i8h_repx	0	ARGB16C	16	B		ARG	CYS	0.993529
USER	1i8h_repx	0	ARGB16D	16	B		ARG	ASP	1.61268
USER	1i8h_repx	0	ARGB16E	16	B		ARG	GLU	1.14613
USER	1i8h_repx	0	ARGB16F	16	B		ARG	PHE	0.885208
USER	1i8h_repx	0	ARGB16G	16	B		ARG	GLY	1.53399
USER	1i8h_repx	0	ARGB16H	16	B		ARG	HIS	1.40091
USER	1i8h_repx	0	ARGB16I	16	B		ARG	ILE	0.251081
USER	1i8h_repx	0	ARGB16K	16	B		ARG	LYS	-0.124617
USER	1i8h_repx	0	ARGB16L	16	B		ARG	LEU	0.325545
USER	1i8h_repx	0	ARGB16M	16	B		ARG	MET	0.197702
USER	1i8h_repx	0	ARGB16N	16	B		ARG	ASN	1.0727
USER	1i8h_repx	0	ARGB16P	16	B		ARG	PRO	3.06519
USER	1i8h_repx	0	ARGB16Q	16	B		ARG	GLN	0.389839
USER	1i8h_repx	0	ARGB16S	16	B		ARG	SER	1.12842
USER	1i8h_repx	0	ARGB16T	16	B		ARG	THR	0.577225
USER	1i8h_repx	0	ARGB16V	16	B		ARG	VAL	0.755567
USER	1i8h_repx	0	ARGB16W	16	B		ARG	TRP	1.18238
USER	1i8h_repx	0	ARGB16Y	16	B		ARG	TYR	0.928655
USER	1i8h_repx	0	VALB17A	17	B		VAL	ALA	0.972532
USER	1i8h_repx	0	VALB17C	17	B		VAL	CYS	0.48417
USER	1i8h_repx	0	VALB17D	17	B		VAL	ASP	3.30994
USER	1i8h_repx	0	VALB17E	17	B		VAL	GLU	3.39882
USER	1i8h_repx	0	VALB17F	17	B		VAL	PHE	6.09919
USER	1i8h_repx	0	VALB17G	17	B		VAL	GLY	0.260905
USER	1i8h_repx	0	VALB17H	17	B		VAL	HIS	5.75998
USER	1i8h_repx	0	VALB17I	17	B		VAL	ILE	3.75497
USER	1i8h_repx	0	VALB17K	17	B		VAL	LYS	1.85794
USER	1i8h_repx	0	VALB17L	17	B		VAL	LEU	0.056497
USER	1i8h_repx	0	VALB17M	17	B		VAL	MET	-0.351363
USER	1i8h_repx	0	VALB17N	17	B		VAL	ASN	-0.286008
USER	1i8h_repx	0	VALB17P	17	B		VAL	PRO	6.87684
USER	1i8h_repx	0	VALB17Q	17	B		VAL	GLN	1.47127
USER	1i8h_repx	0	VALB17R	17	B		VAL	ARG	2.99395
USER	1i8h_repx	0	VALB17S	17	B		VAL	SER	0.897902
USER	1i8h_repx	0	VALB17T	17	B		VAL	THR	1.94168
USER	1i8h_repx	0	VALB17W	17	B		VAL	TRP	10.1953
USER	1i8h_repx	0	VALB17Y	17	B		VAL	TYR	10.6392
USER	1i8h_repx	0	TYRB18A	18	B		TYR	ALA	1.24445
USER	1i8h_repx	0	TYRB18C	18	B		TYR	CYS	1.39798
USER	1i8h_repx	0	TYRB18D	18	B		TYR	ASP	1.58311
USER	1i8h_repx	0	TYRB18E	18	B		TYR	GLU	1.26724
USER	1i8h_repx	0	TYRB18F	18	B		TYR	PHE	0.0223541
USER	1i8h_repx	0	TYRB18G	18	B		TYR	GLY	0.964483
USER	1i8h_repx	0	TYRB18H	18	B		TYR	HIS	1.47273
USER	1i8h_repx	0	TYRB18I	18	B		TYR	ILE	1.6395
USER	1i8h_repx	0	TYRB18K	18	B		TYR	LYS	0.98177
USER	1i8h_repx	0	TYRB18L	18	B		TYR	LEU	0.254099
USER	1i8h_repx	0	TYRB18M	18	B		TYR	MET	0.468596
USER	1i8h_repx	0	TYRB18N	18	B		TYR	ASN	1.04389
USER	1i8h_repx	0	TYRB18P	18	B		TYR	PRO	1.59178
USER	1i8h_repx	0	TYRB18Q	18	B		TYR	GLN	0.534539
USER	1i8h_repx	0	TYRB18R	18	B		TYR	ARG	0.911967
USER	1i8h_repx	0	TYRB18S	18	B		TYR	SER	1.46571
USER	1i8h_repx	0	TYRB18T	18	B		TYR	THR	2.19729
USER	1i8h_repx	0	TYRB18V	18	B		TYR	VAL	1.67759
USER	1i8h_repx	0	TYRB18W	18	B		TYR	TRP	0.432896
USER	1i8h_repx	0	TYRB19A	19	B		TYR	ALA	3.02889
USER	1i8h_repx	0	TYRB19C	19	B		TYR	CYS	2.45208
USER	1i8h_repx	0	TYRB19D	19	B		TYR	ASP	4.84524
USER	1i8h_repx	0	TYRB19E	19	B		TYR	GLU	3.85804
USER	1i8h_repx	0	TYRB19F	19	B		TYR	PHE	-0.0654211
USER	1i8h_repx	0	TYRB19G	19	B		TYR	GLY	3.95878
USER	1i8h_repx	0	TYRB19H	19	B		TYR	HIS	2.5119
USER	1i8h_repx	0	TYRB19I	19	B		TYR	ILE	4.07957
USER	1i8h_repx	0	TYRB19K	19	B		TYR	LYS	2.45295
USER	1i8h_repx	0	TYRB19L	19	B		TYR	LEU	2.23595
USER	1i8h_repx	0	TYRB19M	19	B		TYR	MET	1.87556
USER	1i8h_repx	0	TYRB19N	19	B		TYR	ASN	2.62603
USER	1i8h_repx	0	TYRB19P	19	B		TYR	PRO	7.57228
USER	1i8h_repx	0	TYRB19Q	19	B		TYR	GLN	3.40525
USER	1i8h_repx	0	TYRB19R	19	B		TYR	ARG	3.92586
USER	1i8h_repx	0	TYRB19S	19	B		TYR	SER	3.72265
USER	1i8h_repx	0	TYRB19T	19	B		TYR	THR	3.73558
USER	1i8h_repx	0	TYRB19V	19	B		TYR	VAL	4.59303
USER	1i8h_repx	0	TYRB19W	19	B		TYR	TRP	2.41466
USER	1i8h_repx	0	PHEB20A	20	B		PHE	ALA	2.56442
USER	1i8h_repx	0	PHEB20C	20	B		PHE	CYS	1.81736
USER	1i8h_repx	0	PHEB20D	20	B		PHE	ASP	1.8386
USER	1i8h_repx	0	PHEB20E	20	B		PHE	GLU	0.809067
USER	1i8h_repx	0	PHEB20G	20	B		PHE	GLY	3.67669
USER	1i8h_repx	0	PHEB20H	20	B		PHE	HIS	1.40235
USER	1i8h_repx	0	PHEB20I	20	B		PHE	ILE	2.12038
USER	1i8h_repx	0	PHEB20K	20	B		PHE	LYS	1.53383
USER	1i8h_repx	0	PHEB20L	20	B		PHE	LEU	0.645044
USER	1i8h_repx	0	PHEB20M	20	B		PHE	MET	1.16574
USER	1i8h_repx	0	PHEB20N	20	B		PHE	ASN	1.64622
USER	1i8h_repx	0	PHEB20P	20	B		PHE	PRO	4.6085
USER	1i8h_repx	0	PHEB20Q	20	B		PHE	GLN	2.17884
USER	1i8h_repx	0	PHEB20R	20	B		PHE	ARG	2.25715
USER	1i8h_repx	0	PHEB20S	20	B		PHE	SER	2.9595
USER	1i8h_repx	0	PHEB20T	20	B		PHE	THR	2.63211
USER	1i8h_repx	0	PHEB20V	20	B		PHE	VAL	1.75751
USER	1i8h_repx	0	PHEB20W	20	B		PHE	TRP	2.52232
USER	1i8h_repx	0	PHEB20Y	20	B		PHE	TYR	0.447455
USER	1i8h_repx	0	ASNB21A	21	B		ASN	ALA	0.0991632
USER	1i8h_repx	0	ASNB21C	21	B		ASN	CYS	0.192841
USER	1i8h_repx	0	ASNB21D	21	B		ASN	ASP	0.201007
USER	1i8h_repx	0	ASNB21E	21	B		ASN	GLU	0.00257728
USER	1i8h_repx	0	ASNB21F	21	B		ASN	PHE	-0.698838
USER	1i8h_repx	0	ASNB21G	21	B		ASN	GLY	1.21343
USER	1i8h_repx	0	ASNB21H	21	B		ASN	HIS	0.602158
USER	1i8h_repx	0	ASNB21I	21	B		ASN	ILE	-1.03103
USER	1i8h_repx	0	ASNB21K	21	B		ASN	LYS	-0.558195
USER	1i8h_repx	0	ASNB21L	21	B		ASN	LEU	-1.46686
USER	1i8h_repx	0	ASNB21M	21	B		ASN	MET	-0.939019
USER	1i8h_repx	0	ASNB21P	21	B		ASN	PRO	0.357098
USER	1i8h_repx	0	ASNB21Q	21	B		ASN	GLN	0.0406941
USER	1i8h_repx	0	ASNB21R	21	B		ASN	ARG	-0.00907511
USER	1i8h_repx	0	ASNB21S	21	B		ASN	SER	0.71703
USER	1i8h_repx	0	ASNB21T	21	B		ASN	THR	0.276979
USER	1i8h_repx	0	ASNB21V	21	B		ASN	VAL	0.666202
USER	1i8h_repx	0	ASNB21W	21	B		ASN	TRP	0.776797
USER	1i8h_repx	0	ASNB21Y	21	B		ASN	TYR	0.741252
USER	1i8h_repx	0	HISB22A	22	B		HIS	ALA	-0.173725
USER	1i8h_repx	0	HISB22C	22	B		HIS	CYS	0.0731265
USER	1i8h_repx	0	HISB22D	22	B		HIS	ASP	0.0604472
USER	1i8h_repx	0	HISB22E	22	B		HIS	GLU	-0.443168
USER	1i8h_repx	0	HISB22F	22	B		HIS	PHE	0.0899848
USER	1i8h_repx	0	HISB22G	22	B		HIS	GLY	0.364707
USER	1i8h_repx	0	HISB22I	22	B		HIS	ILE	0.0125678
USER	1i8h_repx	0	HISB22K	22	B		HIS	LYS	-0.495024
USER	1i8h_repx	0	HISB22L	22	B		HIS	LEU	-0.608337
USER	1i8h_repx	0	HISB22M	22	B		HIS	MET	-0.764848
USER	1i8h_repx	0	HISB22N	22	B		HIS	ASN	0.465588
USER	1i8h_repx	0	HISB22P	22	B		HIS	PRO	1.5279
USER	1i8h_repx	0	HISB22Q	22	B		HIS	GLN	-0.282927
USER	1i8h_repx	0	HISB22R	22	B		HIS	ARG	-0.00468203
USER	1i8h_repx	0	HISB22S	22	B		HIS	SER	0.340819
USER	1i8h_repx	0	HISB22T	22	B		HIS	THR	0.84447
USER	1i8h_repx	0	HISB22V	22	B		HIS	VAL	-0.119508
USER	1i8h_repx	0	HISB22W	22	B		HIS	TRP	0.140714
USER	1i8h_repx	0	HISB22Y	22	B		HIS	TYR	0.435658
USER	1i8h_repx	0	ILEB23A	23	B		ILE	ALA	-0.0828879
USER	1i8h_repx	0	ILEB23C	23	B		ILE	CYS	0.22167
USER	1i8h_repx	0	ILEB23D	23	B		ILE	ASP	0.0822926
USER	1i8h_repx	0	ILEB23E	23	B		ILE	GLU	-0.0146802
USER	1i8h_repx	0	ILEB23F	23	B		ILE	PHE	0.139931
USER	1i8h_repx	0	ILEB23G	23	B		ILE	GLY	0.0714761
USER	1i8h_repx	0	ILEB23H	23	B		ILE	HIS	0.343511
USER	1i8h_repx	0	ILEB23K	23	B		ILE	LYS	0.0512763
USER	1i8h_repx	0	ILEB23L	23	B		ILE	LEU	0.124638
USER	1i8h_repx	0	ILEB23M	23	B		ILE	MET	-0.00731498
USER	1i8h_repx	0	ILEB23N	23	B		ILE	ASN	0.235739
USER	1i8h_repx	0	ILEB23P	23	B		ILE	PRO	1.02335
USER	1i8h_repx	0	ILEB23Q	23	B		ILE	GLN	-0.400651
USER	1i8h_repx	0	ILEB23R	23	B		ILE	ARG	-0.00368899
USER	1i8h_repx	0	ILEB23S	23	B		ILE	SER	0.185181
USER	1i8h_repx	0	ILEB23T	23	B		ILE	THR	0.0760969
USER	1i8h_repx	0	ILEB23V	23	B		ILE	VAL	0.120393
USER	1i8h_repx	0	ILEB23W	23	B		ILE	TRP	0.204544
USER	1i8h_repx	0	ILEB23Y	23	B		ILE	TYR	0.182754
USER	1i8h_repx	0	THRB24A	24	B		THR	ALA	-0.1234
USER	1i8h_repx	0	THRB24C	24	B		THR	CYS	0.359339
USER	1i8h_repx	0	THRB24D	24	B		THR	ASP	0.101466
USER	1i8h_repx	0	THRB24E	24	B		THR	GLU	-0.300712
USER	1i8h_repx	0	THRB24F	24	B		THR	PHE	-0.334195
USER	1i8h_repx	0	THRB24G	24	B		THR	GLY	0.549271
USER	1i8h_repx	0	THRB24H	24	B		THR	HIS	-0.0298533
USER	1i8h_repx	0	THRB24I	24	B		THR	ILE	-0.464469
USER	1i8h_repx	0	THRB24K	24	B		THR	LYS	-1.07682
USER	1i8h_repx	0	THRB24L	24	B		THR	LEU	-0.482812
USER	1i8h_repx	0	THRB24M	24	B		THR	MET	-0.248783
USER	1i8h_repx	0	THRB24N	24	B		THR	ASN	0.231637
USER	1i8h_repx	0	THRB24P	24	B		THR	PRO	-0.575478
USER	1i8h_repx	0	THRB24Q	24	B		THR	GLN	-0.651795
USER	1i8h_repx	0	THRB24R	24	B		THR	ARG	-1.33203
USER	1i8h_repx	0	THRB24S	24	B		THR	SER	0.531954
USER	1i8h_repx	0	THRB24V	24	B		THR	VAL	-0.171312
USER	1i8h_repx	0	THRB24W	24	B		THR	TRP	-0.203471
USER	1i8h_repx	0	THRB24Y	24	B		THR	TYR	-0.175836
USER	1i8h_repx	0	ASNB25A	25	B		ASN	ALA	0.225827
USER	1i8h_repx	0	ASNB25C	25	B		ASN	CYS	0.0317213
USER	1i8h_repx	0	ASNB25D	25	B		ASN	ASP	-0.302998
USER	1i8h_repx	0	ASNB25E	25	B		ASN	GLU	-0.541764
USER	1i8h_repx	0	ASNB25F	25	B		ASN	PHE	-0.26721
USER	1i8h_repx	0	ASNB25G	25	B		ASN	GLY	-0.451853
USER	1i8h_repx	0	ASNB25H	25	B		ASN	HIS	-0.537779
USER	1i8h_repx	0	ASNB25I	25	B		ASN	ILE	1.71193
USER	1i8h_repx	0	ASNB25K	25	B		ASN	LYS	-0.198397
USER	1i8h_repx	0	ASNB25L	25	B		ASN	LEU	-0.385394
USER	1i8h_repx	0	ASNB25M	25	B		ASN	MET	-0.699751
USER	1i8h_repx	0	ASNB25P	25	B		ASN	PRO	5.70973
USER	1i8h_repx	0	ASNB25Q	25	B		ASN	GLN	0.0063673
USER	1i8h_repx	0	ASNB25R	25	B		ASN	ARG	-0.165466
USER	1i8h_repx	0	ASNB25S	25	B		ASN	SER	0.249287
USER	1i8h_repx	0	ASNB25T	25	B		ASN	THR	1.64774
USER	1i8h_repx	0	ASNB25V	25	B		ASN	VAL	1.90144
USER	1i8h_repx	0	ASNB25W	25	B		ASN	TRP	-0.0193846
USER	1i8h_repx	0	ASNB25Y	25	B		ASN	TYR	-0.192818
USER	1i8h_repx	0	ALAB26C	26	B		ALA	CYS	-0.110199
USER	1i8h_repx	0	ALAB26D	26	B		ALA	ASP	-0.225272
USER	1i8h_repx	0	ALAB26E	26	B		ALA	GLU	-0.422546
USER	1i8h_repx	0	ALAB26F	26	B		ALA	PHE	-0.666257
USER	1i8h_repx	0	ALAB26G	26	B		ALA	GLY	0.930983
USER	1i8h_repx	0	ALAB26H	26	B		ALA	HIS	0.0193945
USER	1i8h_repx	0	ALAB26I	26	B		ALA	ILE	-0.284757
USER	1i8h_repx	0	ALAB26K	26	B		ALA	LYS	-0.918517
USER	1i8h_repx	0	ALAB26L	26	B		ALA	LEU	-0.827463
USER	1i8h_repx	0	ALAB26M	26	B		ALA	MET	-1.49336
USER	1i8h_repx	0	ALAB26N	26	B		ALA	ASN	-0.776007
USER	1i8h_repx	0	ALAB26P	26	B		ALA	PRO	2.986
USER	1i8h_repx	0	ALAB26Q	26	B		ALA	GLN	-0.392161
USER	1i8h_repx	0	ALAB26R	26	B		ALA	ARG	-1.10275
USER	1i8h_repx	0	ALAB26S	26	B		ALA	SER	-0.358157
USER	1i8h_repx	0	ALAB26T	26	B		ALA	THR	-0.265365
USER	1i8h_repx	0	ALAB26V	26	B		ALA	VAL	-0.0374575
USER	1i8h_repx	0	ALAB26W	26	B		ALA	TRP	-0.425219
USER	1i8h_repx	0	ALAB26Y	26	B		ALA	TYR	-0.503613
USER	1i8h_repx	0	SERB27A	27	B		SER	ALA	-0.377463
USER	1i8h_repx	0	SERB27C	27	B		SER	CYS	-0.5235
USER	1i8h_repx	0	SERB27D	27	B		SER	ASP	-0.221409
USER	1i8h_repx	0	SERB27E	27	B		SER	GLU	-1.14376
USER	1i8h_repx	0	SERB27F	27	B		SER	PHE	1.72925
USER	1i8h_repx	0	SERB27G	27	B		SER	GLY	-0.0158395
USER	1i8h_repx	0	SERB27H	27	B		SER	HIS	1.85213
USER	1i8h_repx	0	SERB27I	27	B		SER	ILE	-0.487913
USER	1i8h_repx	0	SERB27K	27	B		SER	LYS	0.835909
USER	1i8h_repx	0	SERB27L	27	B		SER	LEU	-1.39161
USER	1i8h_repx	0	SERB27M	27	B		SER	MET	-0.486411
USER	1i8h_repx	0	SERB27N	27	B		SER	ASN	0.644879
USER	1i8h_repx	0	SERB27P	27	B		SER	PRO	-1.76125
USER	1i8h_repx	0	SERB27Q	27	B		SER	GLN	0.284064
USER	1i8h_repx	0	SERB27R	27	B		SER	ARG	1.0711
USER	1i8h_repx	0	SERB27T	27	B		SER	THR	-1.31347
USER	1i8h_repx	0	SERB27V	27	B		SER	VAL	-0.357476
USER	1i8h_repx	0	SERB27W	27	B		SER	TRP	1.60544
USER	1i8h_repx	0	SERB27Y	27	B		SER	TYR	2.26954
USER	1i8h_repx	0	GLNB28A	28	B		GLN	ALA	0.615857
USER	1i8h_repx	0	GLNB28C	28	B		GLN	CYS	0.733668
USER	1i8h_repx	0	GLNB28D	28	B		GLN	ASP	0.517713
USER	1i8h_repx	0	GLNB28E	28	B		GLN	GLU	0.426745
USER	1i8h_repx	0	GLNB28F	28	B		GLN	PHE	1.37602
USER	1i8h_repx	0	GLNB28G	28	B		GLN	GLY	0.793372
USER	1i8h_repx	0	GLNB28H	28	B		GLN	HIS	1.71731
USER	1i8h_repx	0	GLNB28I	28	B		GLN	ILE	1.01972
USER	1i8h_repx	0	GLNB28K	28	B		GLN	LYS	0.337366
USER	1i8h_repx	0	GLNB28L	28	B		GLN	LEU	-0.0021089
USER	1i8h_repx	0	GLNB28M	28	B		GLN	MET	-0.501338
USER	1i8h_repx	0	GLNB28N	28	B		GLN	ASN	1.08444
USER	1i8h_repx	0	GLNB28P	28	B		GLN	PRO	3.91254
USER	1i8h_repx	0	GLNB28R	28	B		GLN	ARG	-0.604906
USER	1i8h_repx	0	GLNB28S	28	B		GLN	SER	0.258265
USER	1i8h_repx	0	GLNB28T	28	B		GLN	THR	1.10473
USER	1i8h_repx	0	GLNB28V	28	B		GLN	VAL	1.11232
USER	1i8h_repx	0	GLNB28W	28	B		GLN	TRP	1.18405
USER	1i8h_repx	0	GLNB28Y	28	B		GLN	TYR	1.41608
USER	1i8h_repx	0	TRPB29A	29	B		TRP	ALA	2.28746
USER	1i8h_repx	0	TRPB29C	29	B		TRP	CYS	2.42218
USER	1i8h_repx	0	TRPB29D	29	B		TRP	ASP	3.22593
USER	1i8h_repx	0	TRPB29E	29	B		TRP	GLU	2.89456
USER	1i8h_repx	0	TRPB29F	29	B		TRP	PHE	1.43259
USER	1i8h_repx	0	TRPB29G	29	B		TRP	GLY	2.86257
USER	1i8h_repx	0	TRPB29H	29	B		TRP	HIS	2.39984
USER	1i8h_repx	0	TRPB29I	29	B		TRP	ILE	1.02347
USER	1i8h_repx	0	TRPB29K	29	B		TRP	LYS	1.08519
USER	1i8h_repx	0	TRPB29L	29	B		TRP	LEU	2.17441
USER	1i8h_repx	0	TRPB29M	29	B		TRP	MET	0.794448
USER	1i8h_repx	0	TRPB29N	29	B		TRP	ASN	2.30887
USER	1i8h_repx	0	TRPB29P	29	B		TRP	PRO	1.90635
USER	1i8h_repx	0	TRPB29Q	29	B		TRP	GLN	1.95083
USER	1i8h_repx	0	TRPB29R	29	B		TRP	ARG	1.85884
USER	1i8h_repx	0	TRPB29S	29	B		TRP	SER	2.53442
USER	1i8h_repx	0	TRPB29T	29	B		TRP	THR	2.86696
USER	1i8h_repx	0	TRPB29V	29	B		TRP	VAL	1.74284
USER	1i8h_repx	0	TRPB29Y	29	B		TRP	TYR	0.55912
USER	1i8h_repx	0	GLUB30A	30	B		GLU	ALA	0.237318
USER	1i8h_repx	0	GLUB30C	30	B		GLU	CYS	0.437884
USER	1i8h_repx	0	GLUB30D	30	B		GLU	ASP	0.0452041
USER	1i8h_repx	0	GLUB30F	30	B		GLU	PHE	0.0646705
USER	1i8h_repx	0	GLUB30G	30	B		GLU	GLY	0.224952
USER	1i8h_repx	0	GLUB30H	30	B		GLU	HIS	0.300492
USER	1i8h_repx	0	GLUB30I	30	B		GLU	ILE	0.866826
USER	1i8h_repx	0	GLUB30K	30	B		GLU	LYS	0.296103
USER	1i8h_repx	0	GLUB30L	30	B		GLU	LEU	0.278212
USER	1i8h_repx	0	GLUB30M	30	B		GLU	MET	-0.215888
USER	1i8h_repx	0	GLUB30N	30	B		GLU	ASN	0.571657
USER	1i8h_repx	0	GLUB30P	30	B		GLU	PRO	1.66407
USER	1i8h_repx	0	GLUB30Q	30	B		GLU	GLN	0.190791
USER	1i8h_repx	0	GLUB30R	30	B		GLU	ARG	0.00471176
USER	1i8h_repx	0	GLUB30S	30	B		GLU	SER	0.0313289
USER	1i8h_repx	0	GLUB30T	30	B		GLU	THR	0.373718
USER	1i8h_repx	0	GLUB30V	30	B		GLU	VAL	0.78579
USER	1i8h_repx	0	GLUB30W	30	B		GLU	TRP	0.072823
USER	1i8h_repx	0	GLUB30Y	30	B		GLU	TYR	0.0836864
USER	1i8h_repx	0	ARGB31A	31	B		ARG	ALA	0.84769
USER	1i8h_repx	0	ARGB31C	31	B		ARG	CYS	0.648517
USER	1i8h_repx	0	ARGB31D	31	B		ARG	ASP	1.60222
USER	1i8h_repx	0	ARGB31E	31	B		ARG	GLU	0.149028
USER	1i8h_repx	0	ARGB31F	31	B		ARG	PHE	2.82586
USER	1i8h_repx	0	ARGB31G	31	B		ARG	GLY	1.54509
USER	1i8h_repx	0	ARGB31H	31	B		ARG	HIS	1.84603
USER	1i8h_repx	0	ARGB31I	31	B		ARG	ILE	-0.0166932
USER	1i8h_repx	0	ARGB31K	31	B		ARG	LYS	0.253575
USER	1i8h_repx	0	ARGB31L	31	B		ARG	LEU	-0.370154
USER	1i8h_repx	0	ARGB31M	31	B		ARG	MET	-0.591761
USER	1i8h_repx	0	ARGB31N	31	B		ARG	ASN	1.83433
USER	1i8h_repx	0	ARGB31P	31	B		ARG	PRO	-0.542416
USER	1i8h_repx	0	ARGB31Q	31	B		ARG	GLN	0.283342
USER	1i8h_repx	0	ARGB31S	31	B		ARG	SER	1.12095
USER	1i8h_repx	0	ARGB31T	31	B		ARG	THR	2.1866
USER	1i8h_repx	0	ARGB31V	31	B		ARG	VAL	1.61866
USER	1i8h_repx	0	ARGB31W	31	B		ARG	TRP	4.06371
USER	1i8h_repx	0	ARGB31Y	31	B		ARG	TYR	3.18584
USER	1i8h_repx	0	PROB32A	32	B		PRO	ALA	2.76504
USER	1i8h_repx	0	PROB32C	32	B		PRO	CYS	2.68899
USER	1i8h_repx	0	PROB32D	32	B		PRO	ASP	2.22185
USER	1i8h_repx	0	PROB32E	32	B		PRO	GLU	2.62598
USER	1i8h_repx	0	PROB32F	32	B		PRO	PHE	2.55531
USER	1i8h_repx	0	PROB32G	32	B		PRO	GLY	3.52901
USER	1i8h_repx	0	PROB32H	32	B		PRO	HIS	2.80074
USER	1i8h_repx	0	PROB32I	32	B		PRO	ILE	2.52326
USER	1i8h_repx	0	PROB32K	32	B		PRO	LYS	2.55618
USER	1i8h_repx	0	PROB32L	32	B		PRO	LEU	2.38928
USER	1i8h_repx	0	PROB32M	32	B		PRO	MET	0.52104
USER	1i8h_repx	0	PROB32N	32	B		PRO	ASN	3.04178
USER	1i8h_repx	0	PROB32Q	32	B		PRO	GLN	2.76282
USER	1i8h_repx	0	PROB32R	32	B		PRO	ARG	2.65521
USER	1i8h_repx	0	PROB32S	32	B		PRO	SER	3.00348
USER	1i8h_repx	0	PROB32T	32	B		PRO	THR	3.35473
USER	1i8h_repx	0	PROB32V	32	B		PRO	VAL	3.03193
USER	1i8h_repx	0	PROB32W	32	B		PRO	TRP	2.3834
USER	1i8h_repx	0	PROB32Y	32	B		PRO	TYR	0.768949
USER	1i8h_repx	0	SERB33A	33	B		SER	ALA	1.60125
USER	1i8h_repx	0	SERB33C	33	B		SER	CYS	1.54706
USER	1i8h_repx	0	SERB33D	33	B		SER	ASP	0.278997
USER	1i8h_repx	0	SERB33E	33	B		SER	GLU	1.48003
USER	1i8h_repx	0	SERB33F	33	B		SER	PHE	1.25542
USER	1i8h_repx	0	SERB33G	33	B		SER	GLY	1.37565
USER	1i8h_repx	0	SERB33H	33	B		SER	HIS	1.52334
USER	1i8h_repx	0	SERB33I	33	B		SER	ILE	2.06458
USER	1i8h_repx	0	SERB33K	33	B		SER	LYS	1.42527
USER	1i8h_repx	0	SERB33L	33	B		SER	LEU	1.42345
USER	1i8h_repx	0	SERB33M	33	B		SER	MET	1.14159
USER	1i8h_repx	0	SERB33N	33	B		SER	ASN	1.49641
USER	1i8h_repx	0	SERB33P	33	B		SER	PRO	4.23899
USER	1i8h_repx	0	SERB33Q	33	B		SER	GLN	1.1423
USER	1i8h_repx	0	SERB33R	33	B		SER	ARG	0.875388
USER	1i8h_repx	0	SERB33T	33	B		SER	THR	2.07227
USER	1i8h_repx	0	SERB33V	33	B		SER	VAL	2.22701
USER	1i8h_repx	0	SERB33W	33	B		SER	TRP	1.06593
USER	1i8h_repx	0	SERB33Y	33	B		SER	TYR	1.2775
USER	1i8h_repx	0	GLYB34A	34	B		GLY	ALA	0.0377783
USER	1i8h_repx	0	GLYB34C	34	B		GLY	CYS	-0.567199
USER	1i8h_repx	0	GLYB34D	34	B		GLY	ASP	-0.524357
USER	1i8h_repx	0	GLYB34E	34	B		GLY	GLU	-0.910621
USER	1i8h_repx	0	GLYB34F	34	B		GLY	PHE	-1.30468
USER	1i8h_repx	0	GLYB34H	34	B		GLY	HIS	-0.321594
USER	1i8h_repx	0	GLYB34I	34	B		GLY	ILE	1.00748
USER	1i8h_repx	0	GLYB34K	34	B		GLY	LYS	-1.47182
USER	1i8h_repx	0	GLYB34L	34	B		GLY	LEU	-1.19716
USER	1i8h_repx	0	GLYB34M	34	B		GLY	MET	-1.08938
USER	1i8h_repx	0	GLYB34N	34	B		GLY	ASN	-0.773367
USER	1i8h_repx	0	GLYB34P	34	B		GLY	PRO	3.67482
USER	1i8h_repx	0	GLYB34Q	34	B		GLY	GLN	-1.34778
USER	1i8h_repx	0	GLYB34R	34	B		GLY	ARG	-1.30079
USER	1i8h_repx	0	GLYB34S	34	B		GLY	SER	0.486617
USER	1i8h_repx	0	GLYB34T	34	B		GLY	THR	1.57851
USER	1i8h_repx	0	GLYB34V	34	B		GLY	VAL	1.08397
USER	1i8h_repx	0	GLYB34W	34	B		GLY	TRP	-0.235525
USER	1i8h_repx	0	GLYB34Y	34	B		GLY	TYR	-1.04376
USER	1i8h_repx	0	ASNB35A	35	B		ASN	ALA	0.63638
USER	1i8h_repx	0	ASNB35C	35	B		ASN	CYS	0.247277
USER	1i8h_repx	0	ASNB35D	35	B		ASN	ASP	0.172207
USER	1i8h_repx	0	ASNB35E	35	B		ASN	GLU	0.467055
USER	1i8h_repx	0	ASNB35F	35	B		ASN	PHE	0.647032
USER	1i8h_repx	0	ASNB35G	35	B		ASN	GLY	2.48757
USER	1i8h_repx	0	ASNB35H	35	B		ASN	HIS	0.435771
USER	1i8h_repx	0	ASNB35I	35	B		ASN	ILE	0.293354
USER	1i8h_repx	0	ASNB35K	35	B		ASN	LYS	0.497138
USER	1i8h_repx	0	ASNB35L	35	B		ASN	LEU	0.412169
USER	1i8h_repx	0	ASNB35M	35	B		ASN	MET	0.311798
USER	1i8h_repx	0	ASNB35P	35	B		ASN	PRO	3.45446
USER	1i8h_repx	0	ASNB35Q	35	B		ASN	GLN	0.567123
USER	1i8h_repx	0	ASNB35R	35	B		ASN	ARG	0.309249
USER	1i8h_repx	0	ASNB35S	35	B		ASN	SER	0.409421
USER	1i8h_repx	0	ASNB35T	35	B		ASN	THR	0.122724
USER	1i8h_repx	0	ASNB35V	35	B		ASN	VAL	0.606185
USER	1i8h_repx	0	ASNB35W	35	B		ASN	TRP	2.54566
USER	1i8h_repx	0	ASNB35Y	35	B		ASN	TYR	0.656501
USER	1i8h_repx	0	SERB36A	36	B		SER	ALA	0.0357868
USER	1i8h_repx	0	SERB36C	36	B		SER	CYS	0.436632
USER	1i8h_repx	0	SERB36D	36	B		SER	ASP	0.606681
USER	1i8h_repx	0	SERB36E	36	B		SER	GLU	0.466833
USER	1i8h_repx	0	SERB36F	36	B		SER	PHE	0.438692
USER	1i8h_repx	0	SERB36G	36	B		SER	GLY	-0.0500461
USER	1i8h_repx	0	SERB36H	36	B		SER	HIS	0.547069
USER	1i8h_repx	0	SERB36I	36	B		SER	ILE	0.980876
USER	1i8h_repx	0	SERB36K	36	B		SER	LYS	0.424301
USER	1i8h_repx	0	SERB36L	36	B		SER	LEU	0.816701
USER	1i8h_repx	0	SERB36M	36	B		SER	MET	0.449517
USER	1i8h_repx	0	SERB36N	36	B		SER	ASN	0.577343
USER	1i8h_repx	0	SERB36P	36	B		SER	PRO	-0.282624
USER	1i8h_repx	0	SERB36Q	36	B		SER	GLN	0.264994
USER	1i8h_repx	0	SERB36R	36	B		SER	ARG	0.288503
USER	1i8h_repx	0	SERB36T	36	B		SER	THR	0.701546
USER	1i8h_repx	0	SERB36V	36	B		SER	VAL	0.904874
USER	1i8h_repx	0	SERB36W	36	B		SER	TRP	0.425451
USER	1i8h_repx	0	SERB36Y	36	B		SER	TYR	0.425661
USER	1i8h_repx	0	SERB37A	37	B		SER	ALA	1.55431
USER	1i8h_repx	0	SERB37C	37	B		SER	CYS	1.5383
USER	1i8h_repx	0	SERB37D	37	B		SER	ASP	1.59505
USER	1i8h_repx	0	SERB37E	37	B		SER	GLU	1.56295
USER	1i8h_repx	0	SERB37F	37	B		SER	PHE	-0.220467
USER	1i8h_repx	0	SERB37G	37	B		SER	GLY	1.40981
USER	1i8h_repx	0	SERB37H	37	B		SER	HIS	1.70397
USER	1i8h_repx	0	SERB37I	37	B		SER	ILE	2.1996
USER	1i8h_repx	0	SERB37K	37	B		SER	LYS	1.50397
USER	1i8h_repx	0	SERB37L	37	B		SER	LEU	1.69898
USER	1i8h_repx	0	SERB37M	37	B		SER	MET	1.5179
USER	1i8h_repx	0	SERB37N	37	B		SER	ASN	1.43346
USER	1i8h_repx	0	SERB37P	37	B		SER	PRO	3.81662
USER	1i8h_repx	0	SERB37Q	37	B		SER	GLN	1.53589
USER	1i8h_repx	0	SERB37R	37	B		SER	ARG	1.27438
USER	1i8h_repx	0	SERB37T	37	B		SER	THR	1.76862
USER	1i8h_repx	0	SERB37V	37	B		SER	VAL	2.30479
USER	1i8h_repx	0	SERB37W	37	B		SER	TRP	1.62327
USER	1i8h_repx	0	SERB37Y	37	B		SER	TYR	-0.218682
USER	1i8h_repx	0	SERB38A	38	B		SER	ALA	0.0383496
USER	1i8h_repx	0	SERB38C	38	B		SER	CYS	0.221766
USER	1i8h_repx	0	SERB38D	38	B		SER	ASP	0.215387
USER	1i8h_repx	0	SERB38E	38	B		SER	GLU	0.376853
USER	1i8h_repx	0	SERB38F	38	B		SER	PHE	0.318051
USER	1i8h_repx	0	SERB38G	38	B		SER	GLY	0.528628
USER	1i8h_repx	0	SERB38H	38	B		SER	HIS	0.0931414
USER	1i8h_repx	0	SERB38I	38	B		SER	ILE	0.542899
USER	1i8h_repx	0	SERB38K	38	B		SER	LYS	-0.210525
USER	1i8h_repx	0	SERB38L	38	B		SER	LEU	0.351002
USER	1i8h_repx	0	SERB38M	38	B		SER	MET	0.459732
USER	1i8h_repx	0	SERB38N	38	B		SER	ASN	0.0294363
USER	1i8h_repx	0	SERB38P	38	B		SER	PRO	2.85397
USER	1i8h_repx	0	SERB38Q	38	B		SER	GLN	-0.126229
USER	1i8h_repx	0	SERB38R	38	B		SER	ARG	-0.238457
USER	1i8h_repx	0	SERB38T	38	B		SER	THR	0.41075
USER	1i8h_repx	0	SERB38V	38	B		SER	VAL	0.499419
USER	1i8h_repx	0	SERB38W	38	B		SER	TRP	0.357734
USER	1i8h_repx	0	SERB38Y	38	B		SER	TYR	0.302103
USER	1i8h_repx	0	GLYB39A	39	B		GLY	ALA	1.86042
USER	1i8h_repx	0	GLYB39C	39	B		GLY	CYS	1.99652
USER	1i8h_repx	0	GLYB39D	39	B		GLY	ASP	2.06827
USER	1i8h_repx	0	GLYB39E	39	B		GLY	GLU	2.09275
USER	1i8h_repx	0	GLYB39F	39	B		GLY	PHE	2.15205
USER	1i8h_repx	0	GLYB39H	39	B		GLY	HIS	2.19477
USER	1i8h_repx	0	GLYB39I	39	B		GLY	ILE	3.24363
USER	1i8h_repx	0	GLYB39K	39	B		GLY	LYS	2.13026
USER	1i8h_repx	0	GLYB39L	39	B		GLY	LEU	2.37262
USER	1i8h_repx	0	GLYB39M	39	B		GLY	MET	2.20513
USER	1i8h_repx	0	GLYB39N	39	B		GLY	ASN	2.11372
USER	1i8h_repx	0	GLYB39P	39	B		GLY	PRO	4.66784
USER	1i8h_repx	0	GLYB39Q	39	B		GLY	GLN	1.87667
USER	1i8h_repx	0	GLYB39R	39	B		GLY	ARG	2.08505
USER	1i8h_repx	0	GLYB39S	39	B		GLY	SER	1.99404
USER	1i8h_repx	0	GLYB39T	39	B		GLY	THR	2.86622
USER	1i8h_repx	0	GLYB39V	39	B		GLY	VAL	3.11861
USER	1i8h_repx	0	GLYB39W	39	B		GLY	TRP	2.16673
USER	1i8h_repx	0	GLYB39Y	39	B		GLY	TYR	2.13496
