## Supplementary material for "Validating folding energy estimates as a method for variant interpretation": pin1_2kbu_ddg_background.csv

source	pdb	score	pdb_mut	pdb_rid	pdb_chain	gene_no	mut_from	mut_to	ddg
USER	2kbu_repx	0	LYSA1A	1	A		LYS	ALA	0.487042
USER	2kbu_repx	0	LYSA1C	1	A		LYS	CYS	0.0200949
USER	2kbu_repx	0	LYSA1D	1	A		LYS	ASP	0.106269
USER	2kbu_repx	0	LYSA1E	1	A		LYS	GLU	0.238003
USER	2kbu_repx	0	LYSA1F	1	A		LYS	PHE	0.698925
USER	2kbu_repx	0	LYSA1G	1	A		LYS	GLY	0.474711
USER	2kbu_repx	0	LYSA1H	1	A		LYS	HIS	0.241576
USER	2kbu_repx	0	LYSA1I	1	A		LYS	ILE	0.229695
USER	2kbu_repx	0	LYSA1L	1	A		LYS	LEU	0.0513558
USER	2kbu_repx	0	LYSA1M	1	A		LYS	MET	0.0263018
USER	2kbu_repx	0	LYSA1N	1	A		LYS	ASN	0.14647
USER	2kbu_repx	0	LYSA1P	1	A		LYS	PRO	0.724565
USER	2kbu_repx	0	LYSA1Q	1	A		LYS	GLN	0.544953
USER	2kbu_repx	0	LYSA1R	1	A		LYS	ARG	0.142126
USER	2kbu_repx	0	LYSA1S	1	A		LYS	SER	0.0988167
USER	2kbu_repx	0	LYSA1T	1	A		LYS	THR	0.0898235
USER	2kbu_repx	0	LYSA1V	1	A		LYS	VAL	0.488125
USER	2kbu_repx	0	LYSA1W	1	A		LYS	TRP	0.750665
USER	2kbu_repx	0	LYSA1Y	1	A		LYS	TYR	0.702418
USER	2kbu_repx	0	LEUA2A	2	A		LEU	ALA	0.307087
USER	2kbu_repx	0	LEUA2C	2	A		LEU	CYS	0.808634
USER	2kbu_repx	0	LEUA2D	2	A		LEU	ASP	0.548022
USER	2kbu_repx	0	LEUA2E	2	A		LEU	GLU	0.16098
USER	2kbu_repx	0	LEUA2F	2	A		LEU	PHE	0.37178
USER	2kbu_repx	0	LEUA2G	2	A		LEU	GLY	0.948098
USER	2kbu_repx	0	LEUA2H	2	A		LEU	HIS	0.860909
USER	2kbu_repx	0	LEUA2I	2	A		LEU	ILE	1.3518
USER	2kbu_repx	0	LEUA2K	2	A		LEU	LYS	0.126094
USER	2kbu_repx	0	LEUA2M	2	A		LEU	MET	-0.130933
USER	2kbu_repx	0	LEUA2N	2	A		LEU	ASN	0.635562
USER	2kbu_repx	0	LEUA2P	2	A		LEU	PRO	0.255507
USER	2kbu_repx	0	LEUA2Q	2	A		LEU	GLN	0.419268
USER	2kbu_repx	0	LEUA2R	2	A		LEU	ARG	0.141857
USER	2kbu_repx	0	LEUA2S	2	A		LEU	SER	0.797294
USER	2kbu_repx	0	LEUA2T	2	A		LEU	THR	2.46747
USER	2kbu_repx	0	LEUA2V	2	A		LEU	VAL	1.42222
USER	2kbu_repx	0	LEUA2W	2	A		LEU	TRP	0.53111
USER	2kbu_repx	0	LEUA2Y	2	A		LEU	TYR	0.368056
USER	2kbu_repx	0	PROA3A	3	A		PRO	ALA	1.75974
USER	2kbu_repx	0	PROA3C	3	A		PRO	CYS	1.91655
USER	2kbu_repx	0	PROA3D	3	A		PRO	ASP	2.03737
USER	2kbu_repx	0	PROA3E	3	A		PRO	GLU	0.849359
USER	2kbu_repx	0	PROA3F	3	A		PRO	PHE	0.794914
USER	2kbu_repx	0	PROA3G	3	A		PRO	GLY	2.44749
USER	2kbu_repx	0	PROA3H	3	A		PRO	HIS	1.74382
USER	2kbu_repx	0	PROA3I	3	A		PRO	ILE	0.909854
USER	2kbu_repx	0	PROA3K	3	A		PRO	LYS	1.03987
USER	2kbu_repx	0	PROA3L	3	A		PRO	LEU	1.15474
USER	2kbu_repx	0	PROA3M	3	A		PRO	MET	1.02512
USER	2kbu_repx	0	PROA3N	3	A		PRO	ASN	2.15648
USER	2kbu_repx	0	PROA3Q	3	A		PRO	GLN	1.33622
USER	2kbu_repx	0	PROA3R	3	A		PRO	ARG	1.05691
USER	2kbu_repx	0	PROA3S	3	A		PRO	SER	1.95941
USER	2kbu_repx	0	PROA3T	3	A		PRO	THR	1.68667
USER	2kbu_repx	0	PROA3V	3	A		PRO	VAL	1.38057
USER	2kbu_repx	0	PROA3W	3	A		PRO	TRP	1.25345
USER	2kbu_repx	0	PROA3Y	3	A		PRO	TYR	1.21993
USER	2kbu_repx	0	PROA4A	4	A		PRO	ALA	1.60385
USER	2kbu_repx	0	PROA4C	4	A		PRO	CYS	1.45706
USER	2kbu_repx	0	PROA4D	4	A		PRO	ASP	-0.164933
USER	2kbu_repx	0	PROA4E	4	A		PRO	GLU	0.753102
USER	2kbu_repx	0	PROA4F	4	A		PRO	PHE	1.56073
USER	2kbu_repx	0	PROA4G	4	A		PRO	GLY	0.3705
USER	2kbu_repx	0	PROA4H	4	A		PRO	HIS	1.67083
USER	2kbu_repx	0	PROA4I	4	A		PRO	ILE	1.97499
USER	2kbu_repx	0	PROA4K	4	A		PRO	LYS	0.923463
USER	2kbu_repx	0	PROA4L	4	A		PRO	LEU	0.943867
USER	2kbu_repx	0	PROA4M	4	A		PRO	MET	1.38972
USER	2kbu_repx	0	PROA4N	4	A		PRO	ASN	0.50707
USER	2kbu_repx	0	PROA4Q	4	A		PRO	GLN	1.32383
USER	2kbu_repx	0	PROA4R	4	A		PRO	ARG	0.917974
USER	2kbu_repx	0	PROA4S	4	A		PRO	SER	1.03256
USER	2kbu_repx	0	PROA4T	4	A		PRO	THR	2.20723
USER	2kbu_repx	0	PROA4V	4	A		PRO	VAL	2.1135
USER	2kbu_repx	0	PROA4W	4	A		PRO	TRP	2.02008
USER	2kbu_repx	0	PROA4Y	4	A		PRO	TYR	1.5499
USER	2kbu_repx	0	GLYA5A	5	A		GLY	ALA	3.21824
USER	2kbu_repx	0	GLYA5C	5	A		GLY	CYS	3.32315
USER	2kbu_repx	0	GLYA5D	5	A		GLY	ASP	2.95167
USER	2kbu_repx	0	GLYA5E	5	A		GLY	GLU	2.6519
USER	2kbu_repx	0	GLYA5F	5	A		GLY	PHE	2.4176
USER	2kbu_repx	0	GLYA5H	5	A		GLY	HIS	2.16362
USER	2kbu_repx	0	GLYA5I	5	A		GLY	ILE	7.19551
USER	2kbu_repx	0	GLYA5K	5	A		GLY	LYS	1.87216
USER	2kbu_repx	0	GLYA5L	5	A		GLY	LEU	2.56894
USER	2kbu_repx	0	GLYA5M	5	A		GLY	MET	2.52144
USER	2kbu_repx	0	GLYA5N	5	A		GLY	ASN	2.43673
USER	2kbu_repx	0	GLYA5P	5	A		GLY	PRO	5.74422
USER	2kbu_repx	0	GLYA5Q	5	A		GLY	GLN	2.56561
USER	2kbu_repx	0	GLYA5R	5	A		GLY	ARG	3.08606
USER	2kbu_repx	0	GLYA5S	5	A		GLY	SER	3.9702
USER	2kbu_repx	0	GLYA5T	5	A		GLY	THR	6.69018
USER	2kbu_repx	0	GLYA5V	5	A		GLY	VAL	6.193
USER	2kbu_repx	0	GLYA5W	5	A		GLY	TRP	1.37487
USER	2kbu_repx	0	GLYA5Y	5	A		GLY	TYR	2.59284
USER	2kbu_repx	0	TRPA6A	6	A		TRP	ALA	2.78379
USER	2kbu_repx	0	TRPA6C	6	A		TRP	CYS	2.46446
USER	2kbu_repx	0	TRPA6D	6	A		TRP	ASP	4.26765
USER	2kbu_repx	0	TRPA6E	6	A		TRP	GLU	3.71193
USER	2kbu_repx	0	TRPA6F	6	A		TRP	PHE	0.51207
USER	2kbu_repx	0	TRPA6G	6	A		TRP	GLY	3.79144
USER	2kbu_repx	0	TRPA6H	6	A		TRP	HIS	3.87883
USER	2kbu_repx	0	TRPA6I	6	A		TRP	ILE	4.54905
USER	2kbu_repx	0	TRPA6K	6	A		TRP	LYS	4.14392
USER	2kbu_repx	0	TRPA6L	6	A		TRP	LEU	1.91342
USER	2kbu_repx	0	TRPA6M	6	A		TRP	MET	1.30631
USER	2kbu_repx	0	TRPA6N	6	A		TRP	ASN	2.67289
USER	2kbu_repx	0	TRPA6P	6	A		TRP	PRO	3.22404
USER	2kbu_repx	0	TRPA6Q	6	A		TRP	GLN	3.77547
USER	2kbu_repx	0	TRPA6R	6	A		TRP	ARG	3.81328
USER	2kbu_repx	0	TRPA6S	6	A		TRP	SER	3.12801
USER	2kbu_repx	0	TRPA6T	6	A		TRP	THR	4.71775
USER	2kbu_repx	0	TRPA6V	6	A		TRP	VAL	5.35726
USER	2kbu_repx	0	TRPA6Y	6	A		TRP	TYR	1.57438
USER	2kbu_repx	0	GLUA7A	7	A		GLU	ALA	0.565434
USER	2kbu_repx	0	GLUA7C	7	A		GLU	CYS	0.659058
USER	2kbu_repx	0	GLUA7D	7	A		GLU	ASP	-0.0831649
USER	2kbu_repx	0	GLUA7F	7	A		GLU	PHE	-0.0235312
USER	2kbu_repx	0	GLUA7G	7	A		GLU	GLY	1.22066
USER	2kbu_repx	0	GLUA7H	7	A		GLU	HIS	1.08832
USER	2kbu_repx	0	GLUA7I	7	A		GLU	ILE	0.0353305
USER	2kbu_repx	0	GLUA7K	7	A		GLU	LYS	0.450482
USER	2kbu_repx	0	GLUA7L	7	A		GLU	LEU	0.0857466
USER	2kbu_repx	0	GLUA7M	7	A		GLU	MET	0.300416
USER	2kbu_repx	0	GLUA7N	7	A		GLU	ASN	0.738824
USER	2kbu_repx	0	GLUA7P	7	A		GLU	PRO	4.03523
USER	2kbu_repx	0	GLUA7Q	7	A		GLU	GLN	0.577913
USER	2kbu_repx	0	GLUA7R	7	A		GLU	ARG	0.349403
USER	2kbu_repx	0	GLUA7S	7	A		GLU	SER	0.646325
USER	2kbu_repx	0	GLUA7T	7	A		GLU	THR	1.62002
USER	2kbu_repx	0	GLUA7V	7	A		GLU	VAL	0.370549
USER	2kbu_repx	0	GLUA7W	7	A		GLU	TRP	0.882379
USER	2kbu_repx	0	GLUA7Y	7	A		GLU	TYR	0.319489
USER	2kbu_repx	0	LYSA8A	8	A		LYS	ALA	0.697593
USER	2kbu_repx	0	LYSA8C	8	A		LYS	CYS	1.04908
USER	2kbu_repx	0	LYSA8D	8	A		LYS	ASP	0.997656
USER	2kbu_repx	0	LYSA8E	8	A		LYS	GLU	0.00299243
USER	2kbu_repx	0	LYSA8F	8	A		LYS	PHE	0.212999
USER	2kbu_repx	0	LYSA8G	8	A		LYS	GLY	1.8964
USER	2kbu_repx	0	LYSA8H	8	A		LYS	HIS	1.18599
USER	2kbu_repx	0	LYSA8I	8	A		LYS	ILE	-0.304718
USER	2kbu_repx	0	LYSA8L	8	A		LYS	LEU	-0.209347
USER	2kbu_repx	0	LYSA8M	8	A		LYS	MET	-0.456139
USER	2kbu_repx	0	LYSA8N	8	A		LYS	ASN	0.873785
USER	2kbu_repx	0	LYSA8P	8	A		LYS	PRO	0.0728301
USER	2kbu_repx	0	LYSA8Q	8	A		LYS	GLN	0.226115
USER	2kbu_repx	0	LYSA8R	8	A		LYS	ARG	0.511647
USER	2kbu_repx	0	LYSA8S	8	A		LYS	SER	1.21003
USER	2kbu_repx	0	LYSA8T	8	A		LYS	THR	0.553883
USER	2kbu_repx	0	LYSA8V	8	A		LYS	VAL	0.336755
USER	2kbu_repx	0	LYSA8W	8	A		LYS	TRP	0.636895
USER	2kbu_repx	0	LYSA8Y	8	A		LYS	TYR	0.387638
USER	2kbu_repx	0	ARGA9A	9	A		ARG	ALA	2.04352
USER	2kbu_repx	0	ARGA9C	9	A		ARG	CYS	2.66239
USER	2kbu_repx	0	ARGA9D	9	A		ARG	ASP	2.74751
USER	2kbu_repx	0	ARGA9E	9	A		ARG	GLU	0.808039
USER	2kbu_repx	0	ARGA9F	9	A		ARG	PHE	-0.448048
USER	2kbu_repx	0	ARGA9G	9	A		ARG	GLY	2.35173
USER	2kbu_repx	0	ARGA9H	9	A		ARG	HIS	2.02396
USER	2kbu_repx	0	ARGA9I	9	A		ARG	ILE	0.912157
USER	2kbu_repx	0	ARGA9K	9	A		ARG	LYS	0.144474
USER	2kbu_repx	0	ARGA9L	9	A		ARG	LEU	1.12959
USER	2kbu_repx	0	ARGA9M	9	A		ARG	MET	0.00055414
USER	2kbu_repx	0	ARGA9N	9	A		ARG	ASN	1.84345
USER	2kbu_repx	0	ARGA9P	9	A		ARG	PRO	4.79392
USER	2kbu_repx	0	ARGA9Q	9	A		ARG	GLN	0.336636
USER	2kbu_repx	0	ARGA9S	9	A		ARG	SER	1.72778
USER	2kbu_repx	0	ARGA9T	9	A		ARG	THR	3.45417
USER	2kbu_repx	0	ARGA9V	9	A		ARG	VAL	1.42127
USER	2kbu_repx	0	ARGA9W	9	A		ARG	TRP	2.2946
USER	2kbu_repx	0	ARGA9Y	9	A		ARG	TYR	0.480794
USER	2kbu_repx	0	META10A	10	A		MET	ALA	1.6498
USER	2kbu_repx	0	META10C	10	A		MET	CYS	1.55038
USER	2kbu_repx	0	META10D	10	A		MET	ASP	1.39571
USER	2kbu_repx	0	META10E	10	A		MET	GLU	1.29002
USER	2kbu_repx	0	META10F	10	A		MET	PHE	0.667003
USER	2kbu_repx	0	META10G	10	A		MET	GLY	1.97645
USER	2kbu_repx	0	META10H	10	A		MET	HIS	1.37931
USER	2kbu_repx	0	META10I	10	A		MET	ILE	0.930134
USER	2kbu_repx	0	META10K	10	A		MET	LYS	1.1307
USER	2kbu_repx	0	META10L	10	A		MET	LEU	0.645188
USER	2kbu_repx	0	META10N	10	A		MET	ASN	1.48686
USER	2kbu_repx	0	META10P	10	A		MET	PRO	1.1194
USER	2kbu_repx	0	META10Q	10	A		MET	GLN	1.47368
USER	2kbu_repx	0	META10R	10	A		MET	ARG	1.39235
USER	2kbu_repx	0	META10S	10	A		MET	SER	1.66399
USER	2kbu_repx	0	META10T	10	A		MET	THR	1.66998
USER	2kbu_repx	0	META10V	10	A		MET	VAL	1.81696
USER	2kbu_repx	0	META10W	10	A		MET	TRP	0.432952
USER	2kbu_repx	0	META10Y	10	A		MET	TYR	0.767062
USER	2kbu_repx	0	SERA11A	11	A		SER	ALA	-0.423071
USER	2kbu_repx	0	SERA11C	11	A		SER	CYS	-0.904577
USER	2kbu_repx	0	SERA11D	11	A		SER	ASP	-0.549031
USER	2kbu_repx	0	SERA11E	11	A		SER	GLU	-0.849598
USER	2kbu_repx	0	SERA11F	11	A		SER	PHE	-0.663227
USER	2kbu_repx	0	SERA11G	11	A		SER	GLY	0.291959
USER	2kbu_repx	0	SERA11H	11	A		SER	HIS	-0.444113
USER	2kbu_repx	0	SERA11I	11	A		SER	ILE	-0.753549
USER	2kbu_repx	0	SERA11K	11	A		SER	LYS	-0.834167
USER	2kbu_repx	0	SERA11L	11	A		SER	LEU	-1.0296
USER	2kbu_repx	0	SERA11M	11	A		SER	MET	-1.32958
USER	2kbu_repx	0	SERA11N	11	A		SER	ASN	-0.364876
USER	2kbu_repx	0	SERA11P	11	A		SER	PRO	1.46563
USER	2kbu_repx	0	SERA11Q	11	A		SER	GLN	-0.571036
USER	2kbu_repx	0	SERA11R	11	A		SER	ARG	-0.636248
USER	2kbu_repx	0	SERA11T	11	A		SER	THR	-0.182947
USER	2kbu_repx	0	SERA11V	11	A		SER	VAL	-0.674376
USER	2kbu_repx	0	SERA11W	11	A		SER	TRP	-0.839098
USER	2kbu_repx	0	SERA11Y	11	A		SER	TYR	-0.646208
USER	2kbu_repx	0	ARGA13A	13	A		ARG	ALA	0.547984
USER	2kbu_repx	0	ARGA13C	13	A		ARG	CYS	0.314891
USER	2kbu_repx	0	ARGA13D	13	A		ARG	ASP	0.583255
USER	2kbu_repx	0	ARGA13E	13	A		ARG	GLU	0.0414137
USER	2kbu_repx	0	ARGA13F	13	A		ARG	PHE	0.384139
USER	2kbu_repx	0	ARGA13G	13	A		ARG	GLY	0.819324
USER	2kbu_repx	0	ARGA13H	13	A		ARG	HIS	0.559297
USER	2kbu_repx	0	ARGA13I	13	A		ARG	ILE	-0.0568768
USER	2kbu_repx	0	ARGA13K	13	A		ARG	LYS	0.00990139
USER	2kbu_repx	0	ARGA13L	13	A		ARG	LEU	0.273692
USER	2kbu_repx	0	ARGA13M	13	A		ARG	MET	-0.382492
USER	2kbu_repx	0	ARGA13N	13	A		ARG	ASN	0.539931
USER	2kbu_repx	0	ARGA13P	13	A		ARG	PRO	0.475071
USER	2kbu_repx	0	ARGA13Q	13	A		ARG	GLN	0.146458
USER	2kbu_repx	0	ARGA13S	13	A		ARG	SER	0.542467
USER	2kbu_repx	0	ARGA13T	13	A		ARG	THR	0.280176
USER	2kbu_repx	0	ARGA13V	13	A		ARG	VAL	0.228841
USER	2kbu_repx	0	ARGA13W	13	A		ARG	TRP	-0.0046448
USER	2kbu_repx	0	ARGA13Y	13	A		ARG	TYR	0.320243
USER	2kbu_repx	0	VALA14A	14	A		VAL	ALA	0.441048
USER	2kbu_repx	0	VALA14C	14	A		VAL	CYS	0.675694
USER	2kbu_repx	0	VALA14D	14	A		VAL	ASP	0.774492
USER	2kbu_repx	0	VALA14E	14	A		VAL	GLU	-0.365684
USER	2kbu_repx	0	VALA14F	14	A		VAL	PHE	0.789094
USER	2kbu_repx	0	VALA14G	14	A		VAL	GLY	1.4402
USER	2kbu_repx	0	VALA14H	14	A		VAL	HIS	0.88721
USER	2kbu_repx	0	VALA14I	14	A		VAL	ILE	-0.445443
USER	2kbu_repx	0	VALA14K	14	A		VAL	LYS	0.0546589
USER	2kbu_repx	0	VALA14L	14	A		VAL	LEU	0.0961702
USER	2kbu_repx	0	VALA14M	14	A		VAL	MET	-0.652098
USER	2kbu_repx	0	VALA14N	14	A		VAL	ASN	1.01327
USER	2kbu_repx	0	VALA14P	14	A		VAL	PRO	-0.413157
USER	2kbu_repx	0	VALA14Q	14	A		VAL	GLN	0.0862304
USER	2kbu_repx	0	VALA14R	14	A		VAL	ARG	0.662434
USER	2kbu_repx	0	VALA14S	14	A		VAL	SER	1.14839
USER	2kbu_repx	0	VALA14T	14	A		VAL	THR	0.764031
USER	2kbu_repx	0	VALA14W	14	A		VAL	TRP	0.16876
USER	2kbu_repx	0	VALA14Y	14	A		VAL	TYR	0.225613
USER	2kbu_repx	0	TYRA15A	15	A		TYR	ALA	2.39578
USER	2kbu_repx	0	TYRA15C	15	A		TYR	CYS	2.18973
USER	2kbu_repx	0	TYRA15D	15	A		TYR	ASP	3.73103
USER	2kbu_repx	0	TYRA15E	15	A		TYR	GLU	2.8145
USER	2kbu_repx	0	TYRA15F	15	A		TYR	PHE	1.34851
USER	2kbu_repx	0	TYRA15G	15	A		TYR	GLY	3.22691
USER	2kbu_repx	0	TYRA15H	15	A		TYR	HIS	2.38648
USER	2kbu_repx	0	TYRA15I	15	A		TYR	ILE	-0.044163
USER	2kbu_repx	0	TYRA15K	15	A		TYR	LYS	1.32103
USER	2kbu_repx	0	TYRA15L	15	A		TYR	LEU	0.735205
USER	2kbu_repx	0	TYRA15M	15	A		TYR	MET	0.593734
USER	2kbu_repx	0	TYRA15N	15	A		TYR	ASN	2.87798
USER	2kbu_repx	0	TYRA15P	15	A		TYR	PRO	4.08781
USER	2kbu_repx	0	TYRA15Q	15	A		TYR	GLN	2.54517
USER	2kbu_repx	0	TYRA15R	15	A		TYR	ARG	2.04843
USER	2kbu_repx	0	TYRA15S	15	A		TYR	SER	3.07152
USER	2kbu_repx	0	TYRA15T	15	A		TYR	THR	4.3004
USER	2kbu_repx	0	TYRA15V	15	A		TYR	VAL	0.147773
USER	2kbu_repx	0	TYRA15W	15	A		TYR	TRP	1.91611
USER	2kbu_repx	0	TYRA16A	16	A		TYR	ALA	5.27525
USER	2kbu_repx	0	TYRA16C	16	A		TYR	CYS	4.27661
USER	2kbu_repx	0	TYRA16D	16	A		TYR	ASP	6.93127
USER	2kbu_repx	0	TYRA16E	16	A		TYR	GLU	5.26633
USER	2kbu_repx	0	TYRA16F	16	A		TYR	PHE	3.80579
USER	2kbu_repx	0	TYRA16G	16	A		TYR	GLY	6.90111
USER	2kbu_repx	0	TYRA16H	16	A		TYR	HIS	5.2517
USER	2kbu_repx	0	TYRA16I	16	A		TYR	ILE	2.55981
USER	2kbu_repx	0	TYRA16K	16	A		TYR	LYS	4.56807
USER	2kbu_repx	0	TYRA16L	16	A		TYR	LEU	3.41905
USER	2kbu_repx	0	TYRA16M	16	A		TYR	MET	3.10099
USER	2kbu_repx	0	TYRA16N	16	A		TYR	ASN	6.18379
USER	2kbu_repx	0	TYRA16P	16	A		TYR	PRO	6.49673
USER	2kbu_repx	0	TYRA16Q	16	A		TYR	GLN	5.56316
USER	2kbu_repx	0	TYRA16R	16	A		TYR	ARG	4.45268
USER	2kbu_repx	0	TYRA16S	16	A		TYR	SER	5.69239
USER	2kbu_repx	0	TYRA16T	16	A		TYR	THR	3.8524
USER	2kbu_repx	0	TYRA16V	16	A		TYR	VAL	2.97522
USER	2kbu_repx	0	TYRA16W	16	A		TYR	TRP	2.5327
USER	2kbu_repx	0	PHEA17A	17	A		PHE	ALA	1.80662
USER	2kbu_repx	0	PHEA17C	17	A		PHE	CYS	1.81322
USER	2kbu_repx	0	PHEA17D	17	A		PHE	ASP	2.95832
USER	2kbu_repx	0	PHEA17E	17	A		PHE	GLU	1.00825
USER	2kbu_repx	0	PHEA17G	17	A		PHE	GLY	2.80604
USER	2kbu_repx	0	PHEA17H	17	A		PHE	HIS	2.14105
USER	2kbu_repx	0	PHEA17I	17	A		PHE	ILE	1.77409
USER	2kbu_repx	0	PHEA17K	17	A		PHE	LYS	1.2497
USER	2kbu_repx	0	PHEA17L	17	A		PHE	LEU	1.18093
USER	2kbu_repx	0	PHEA17M	17	A		PHE	MET	0.833643
USER	2kbu_repx	0	PHEA17N	17	A		PHE	ASN	2.30733
USER	2kbu_repx	0	PHEA17P	17	A		PHE	PRO	5.28992
USER	2kbu_repx	0	PHEA17Q	17	A		PHE	GLN	1.29801
USER	2kbu_repx	0	PHEA17R	17	A		PHE	ARG	1.84513
USER	2kbu_repx	0	PHEA17S	17	A		PHE	SER	1.84832
USER	2kbu_repx	0	PHEA17T	17	A		PHE	THR	1.7433
USER	2kbu_repx	0	PHEA17V	17	A		PHE	VAL	1.70445
USER	2kbu_repx	0	PHEA17W	17	A		PHE	TRP	2.60679
USER	2kbu_repx	0	PHEA17Y	17	A		PHE	TYR	2.72355
USER	2kbu_repx	0	ASNA18A	18	A		ASN	ALA	0.132571
USER	2kbu_repx	0	ASNA18C	18	A		ASN	CYS	-0.192771
USER	2kbu_repx	0	ASNA18D	18	A		ASN	ASP	0.66713
USER	2kbu_repx	0	ASNA18E	18	A		ASN	GLU	2.37075
USER	2kbu_repx	0	ASNA18F	18	A		ASN	PHE	5.29356
USER	2kbu_repx	0	ASNA18G	18	A		ASN	GLY	1.55302
USER	2kbu_repx	0	ASNA18H	18	A		ASN	HIS	2.48449
USER	2kbu_repx	0	ASNA18I	18	A		ASN	ILE	0.493817
USER	2kbu_repx	0	ASNA18K	18	A		ASN	LYS	0.985908
USER	2kbu_repx	0	ASNA18L	18	A		ASN	LEU	-1.12996
USER	2kbu_repx	0	ASNA18M	18	A		ASN	MET	-1.32038
USER	2kbu_repx	0	ASNA18P	18	A		ASN	PRO	7.99783
USER	2kbu_repx	0	ASNA18Q	18	A		ASN	GLN	0.844316
USER	2kbu_repx	0	ASNA18R	18	A		ASN	ARG	1.89328
USER	2kbu_repx	0	ASNA18S	18	A		ASN	SER	0.263107
USER	2kbu_repx	0	ASNA18T	18	A		ASN	THR	1.67928
USER	2kbu_repx	0	ASNA18V	18	A		ASN	VAL	3.52722
USER	2kbu_repx	0	ASNA18W	18	A		ASN	TRP	6.76074
USER	2kbu_repx	0	ASNA18Y	18	A		ASN	TYR	6.53855
USER	2kbu_repx	0	HISA19A	19	A		HIS	ALA	-0.105146
USER	2kbu_repx	0	HISA19C	19	A		HIS	CYS	0.532879
USER	2kbu_repx	0	HISA19D	19	A		HIS	ASP	0.616102
USER	2kbu_repx	0	HISA19E	19	A		HIS	GLU	0.363388
USER	2kbu_repx	0	HISA19F	19	A		HIS	PHE	0.332107
USER	2kbu_repx	0	HISA19G	19	A		HIS	GLY	0.699209
USER	2kbu_repx	0	HISA19I	19	A		HIS	ILE	0.22329
USER	2kbu_repx	0	HISA19K	19	A		HIS	LYS	-0.310319
USER	2kbu_repx	0	HISA19L	19	A		HIS	LEU	-0.00416066
USER	2kbu_repx	0	HISA19M	19	A		HIS	MET	0.17557
USER	2kbu_repx	0	HISA19N	19	A		HIS	ASN	0.1994
USER	2kbu_repx	0	HISA19P	19	A		HIS	PRO	0.455096
USER	2kbu_repx	0	HISA19Q	19	A		HIS	GLN	-0.132127
USER	2kbu_repx	0	HISA19R	19	A		HIS	ARG	-0.229883
USER	2kbu_repx	0	HISA19S	19	A		HIS	SER	-0.0561169
USER	2kbu_repx	0	HISA19T	19	A		HIS	THR	-0.126594
USER	2kbu_repx	0	HISA19V	19	A		HIS	VAL	0.339826
USER	2kbu_repx	0	HISA19W	19	A		HIS	TRP	0.563455
USER	2kbu_repx	0	HISA19Y	19	A		HIS	TYR	0.376938
USER	2kbu_repx	0	ILEA20A	20	A		ILE	ALA	0.155328
USER	2kbu_repx	0	ILEA20C	20	A		ILE	CYS	0.433532
USER	2kbu_repx	0	ILEA20D	20	A		ILE	ASP	-0.0211188
USER	2kbu_repx	0	ILEA20E	20	A		ILE	GLU	-0.139132
USER	2kbu_repx	0	ILEA20F	20	A		ILE	PHE	-0.113138
USER	2kbu_repx	0	ILEA20G	20	A		ILE	GLY	-0.0220343
USER	2kbu_repx	0	ILEA20H	20	A		ILE	HIS	0.00869255
USER	2kbu_repx	0	ILEA20K	20	A		ILE	LYS	-0.300335
USER	2kbu_repx	0	ILEA20L	20	A		ILE	LEU	-0.212948
USER	2kbu_repx	0	ILEA20M	20	A		ILE	MET	-0.222831
USER	2kbu_repx	0	ILEA20N	20	A		ILE	ASN	-0.0648457
USER	2kbu_repx	0	ILEA20P	20	A		ILE	PRO	1.6178
USER	2kbu_repx	0	ILEA20Q	20	A		ILE	GLN	-0.105068
USER	2kbu_repx	0	ILEA20R	20	A		ILE	ARG	-0.66864
USER	2kbu_repx	0	ILEA20S	20	A		ILE	SER	-0.0610827
USER	2kbu_repx	0	ILEA20T	20	A		ILE	THR	-0.165764
USER	2kbu_repx	0	ILEA20V	20	A		ILE	VAL	0.220633
USER	2kbu_repx	0	ILEA20W	20	A		ILE	TRP	-0.217614
USER	2kbu_repx	0	ILEA20Y	20	A		ILE	TYR	-0.0750703
USER	2kbu_repx	0	THRA21A	21	A		THR	ALA	-0.242542
USER	2kbu_repx	0	THRA21C	21	A		THR	CYS	-0.260314
USER	2kbu_repx	0	THRA21D	21	A		THR	ASP	-0.684982
USER	2kbu_repx	0	THRA21E	21	A		THR	GLU	-0.596875
USER	2kbu_repx	0	THRA21F	21	A		THR	PHE	-1.70135
USER	2kbu_repx	0	THRA21G	21	A		THR	GLY	-0.0379651
USER	2kbu_repx	0	THRA21H	21	A		THR	HIS	-0.166389
USER	2kbu_repx	0	THRA21I	21	A		THR	ILE	-0.341285
USER	2kbu_repx	0	THRA21K	21	A		THR	LYS	-1.09351
USER	2kbu_repx	0	THRA21L	21	A		THR	LEU	-1.58679
USER	2kbu_repx	0	THRA21M	21	A		THR	MET	-0.946717
USER	2kbu_repx	0	THRA21N	21	A		THR	ASN	-0.672538
USER	2kbu_repx	0	THRA21P	21	A		THR	PRO	3.61914
USER	2kbu_repx	0	THRA21Q	21	A		THR	GLN	-0.509399
USER	2kbu_repx	0	THRA21R	21	A		THR	ARG	-1.18124
USER	2kbu_repx	0	THRA21S	21	A		THR	SER	-0.24572
USER	2kbu_repx	0	THRA21V	21	A		THR	VAL	0.812769
USER	2kbu_repx	0	THRA21W	21	A		THR	TRP	-0.933057
USER	2kbu_repx	0	THRA21Y	21	A		THR	TYR	-1.62215
USER	2kbu_repx	0	ASNA22A	22	A		ASN	ALA	0.588163
USER	2kbu_repx	0	ASNA22C	22	A		ASN	CYS	0.420813
USER	2kbu_repx	0	ASNA22D	22	A		ASN	ASP	-0.338245
USER	2kbu_repx	0	ASNA22E	22	A		ASN	GLU	0.371
USER	2kbu_repx	0	ASNA22F	22	A		ASN	PHE	0.268117
USER	2kbu_repx	0	ASNA22G	22	A		ASN	GLY	-0.696457
USER	2kbu_repx	0	ASNA22H	22	A		ASN	HIS	0.540247
USER	2kbu_repx	0	ASNA22I	22	A		ASN	ILE	1.41315
USER	2kbu_repx	0	ASNA22K	22	A		ASN	LYS	0.397186
USER	2kbu_repx	0	ASNA22L	22	A		ASN	LEU	0.498385
USER	2kbu_repx	0	ASNA22M	22	A		ASN	MET	0.0982873
USER	2kbu_repx	0	ASNA22P	22	A		ASN	PRO	2.69165
USER	2kbu_repx	0	ASNA22Q	22	A		ASN	GLN	0.519319
USER	2kbu_repx	0	ASNA22R	22	A		ASN	ARG	0.422598
USER	2kbu_repx	0	ASNA22S	22	A		ASN	SER	-0.828911
USER	2kbu_repx	0	ASNA22T	22	A		ASN	THR	0.606703
USER	2kbu_repx	0	ASNA22V	22	A		ASN	VAL	1.57529
USER	2kbu_repx	0	ASNA22W	22	A		ASN	TRP	0.383347
USER	2kbu_repx	0	ASNA22Y	22	A		ASN	TYR	0.341501
USER	2kbu_repx	0	ALAA23C	23	A		ALA	CYS	0.378606
USER	2kbu_repx	0	ALAA23D	23	A		ALA	ASP	0.413074
USER	2kbu_repx	0	ALAA23E	23	A		ALA	GLU	0.0975588
USER	2kbu_repx	0	ALAA23F	23	A		ALA	PHE	-0.0154601
USER	2kbu_repx	0	ALAA23G	23	A		ALA	GLY	0.849713
USER	2kbu_repx	0	ALAA23H	23	A		ALA	HIS	0.432885
USER	2kbu_repx	0	ALAA23I	23	A		ALA	ILE	-0.526725
USER	2kbu_repx	0	ALAA23K	23	A		ALA	LYS	-0.391165
USER	2kbu_repx	0	ALAA23L	23	A		ALA	LEU	-0.381025
USER	2kbu_repx	0	ALAA23M	23	A		ALA	MET	-1.13046
USER	2kbu_repx	0	ALAA23N	23	A		ALA	ASN	0.488169
USER	2kbu_repx	0	ALAA23P	23	A		ALA	PRO	0.535473
USER	2kbu_repx	0	ALAA23Q	23	A		ALA	GLN	0.331769
USER	2kbu_repx	0	ALAA23R	23	A		ALA	ARG	-0.660878
USER	2kbu_repx	0	ALAA23S	23	A		ALA	SER	0.445037
USER	2kbu_repx	0	ALAA23T	23	A		ALA	THR	0.272827
USER	2kbu_repx	0	ALAA23V	23	A		ALA	VAL	-0.203885
USER	2kbu_repx	0	ALAA23W	23	A		ALA	TRP	0.0468267
USER	2kbu_repx	0	ALAA23Y	23	A		ALA	TYR	0.0414822
USER	2kbu_repx	0	SERA24A	24	A		SER	ALA	-0.464956
USER	2kbu_repx	0	SERA24C	24	A		SER	CYS	-0.335369
USER	2kbu_repx	0	SERA24D	24	A		SER	ASP	-0.237578
USER	2kbu_repx	0	SERA24E	24	A		SER	GLU	-1.88154
USER	2kbu_repx	0	SERA24F	24	A		SER	PHE	0.102327
USER	2kbu_repx	0	SERA24G	24	A		SER	GLY	0.566181
USER	2kbu_repx	0	SERA24H	24	A		SER	HIS	0.307101
USER	2kbu_repx	0	SERA24I	24	A		SER	ILE	-0.645756
USER	2kbu_repx	0	SERA24K	24	A		SER	LYS	-0.868974
USER	2kbu_repx	0	SERA24L	24	A		SER	LEU	0.0665009
USER	2kbu_repx	0	SERA24M	24	A		SER	MET	-1.56858
USER	2kbu_repx	0	SERA24N	24	A		SER	ASN	-0.198113
USER	2kbu_repx	0	SERA24P	24	A		SER	PRO	0.805356
USER	2kbu_repx	0	SERA24Q	24	A		SER	GLN	-0.935167
USER	2kbu_repx	0	SERA24R	24	A		SER	ARG	-1.34013
USER	2kbu_repx	0	SERA24T	24	A		SER	THR	0.0261832
USER	2kbu_repx	0	SERA24V	24	A		SER	VAL	-0.36327
USER	2kbu_repx	0	SERA24W	24	A		SER	TRP	-0.247891
USER	2kbu_repx	0	SERA24Y	24	A		SER	TYR	-0.0474483
USER	2kbu_repx	0	GLNA25A	25	A		GLN	ALA	1.01884
USER	2kbu_repx	0	GLNA25C	25	A		GLN	CYS	0.522129
USER	2kbu_repx	0	GLNA25D	25	A		GLN	ASP	0.0493876
USER	2kbu_repx	0	GLNA25E	25	A		GLN	GLU	1.04133
USER	2kbu_repx	0	GLNA25F	25	A		GLN	PHE	0.859068
USER	2kbu_repx	0	GLNA25G	25	A		GLN	GLY	0.52716
USER	2kbu_repx	0	GLNA25H	25	A		GLN	HIS	1.3851
USER	2kbu_repx	0	GLNA25I	25	A		GLN	ILE	0.313606
USER	2kbu_repx	0	GLNA25K	25	A		GLN	LYS	0.331016
USER	2kbu_repx	0	GLNA25L	25	A		GLN	LEU	1.13724
USER	2kbu_repx	0	GLNA25M	25	A		GLN	MET	-0.206782
USER	2kbu_repx	0	GLNA25N	25	A		GLN	ASN	0.679242
USER	2kbu_repx	0	GLNA25P	25	A		GLN	PRO	3.30565
USER	2kbu_repx	0	GLNA25R	25	A		GLN	ARG	-0.145097
USER	2kbu_repx	0	GLNA25S	25	A		GLN	SER	0.424875
USER	2kbu_repx	0	GLNA25T	25	A		GLN	THR	0.653216
USER	2kbu_repx	0	GLNA25V	25	A		GLN	VAL	0.814392
USER	2kbu_repx	0	GLNA25W	25	A		GLN	TRP	1.41059
USER	2kbu_repx	0	GLNA25Y	25	A		GLN	TYR	0.904128
USER	2kbu_repx	0	PHEA26A	26	A		PHE	ALA	0.750969
USER	2kbu_repx	0	PHEA26C	26	A		PHE	CYS	1.08042
USER	2kbu_repx	0	PHEA26D	26	A		PHE	ASP	1.00237
USER	2kbu_repx	0	PHEA26E	26	A		PHE	GLU	0.071828
USER	2kbu_repx	0	PHEA26G	26	A		PHE	GLY	1.28339
USER	2kbu_repx	0	PHEA26H	26	A		PHE	HIS	1.16876
USER	2kbu_repx	0	PHEA26I	26	A		PHE	ILE	0.433167
USER	2kbu_repx	0	PHEA26K	26	A		PHE	LYS	0.362559
USER	2kbu_repx	0	PHEA26L	26	A		PHE	LEU	-0.240002
USER	2kbu_repx	0	PHEA26M	26	A		PHE	MET	-0.627767
USER	2kbu_repx	0	PHEA26N	26	A		PHE	ASN	1.0504
USER	2kbu_repx	0	PHEA26P	26	A		PHE	PRO	-0.120682
USER	2kbu_repx	0	PHEA26Q	26	A		PHE	GLN	0.429679
USER	2kbu_repx	0	PHEA26R	26	A		PHE	ARG	0.787625
USER	2kbu_repx	0	PHEA26S	26	A		PHE	SER	1.41573
USER	2kbu_repx	0	PHEA26T	26	A		PHE	THR	1.31299
USER	2kbu_repx	0	PHEA26V	26	A		PHE	VAL	1.0104
USER	2kbu_repx	0	PHEA26W	26	A		PHE	TRP	-0.13702
USER	2kbu_repx	0	PHEA26Y	26	A		PHE	TYR	0.26804
USER	2kbu_repx	0	GLUA27A	27	A		GLU	ALA	0.265198
USER	2kbu_repx	0	GLUA27C	27	A		GLU	CYS	0.230915
USER	2kbu_repx	0	GLUA27D	27	A		GLU	ASP	0.63267
USER	2kbu_repx	0	GLUA27F	27	A		GLU	PHE	-0.0890364
USER	2kbu_repx	0	GLUA27G	27	A		GLU	GLY	0.351358
USER	2kbu_repx	0	GLUA27H	27	A		GLU	HIS	0.396015
USER	2kbu_repx	0	GLUA27I	27	A		GLU	ILE	0.251233
USER	2kbu_repx	0	GLUA27K	27	A		GLU	LYS	0.0072578
USER	2kbu_repx	0	GLUA27L	27	A		GLU	LEU	0.0376561
USER	2kbu_repx	0	GLUA27M	27	A		GLU	MET	0.430536
USER	2kbu_repx	0	GLUA27N	27	A		GLU	ASN	0.63896
USER	2kbu_repx	0	GLUA27P	27	A		GLU	PRO	0.988974
USER	2kbu_repx	0	GLUA27Q	27	A		GLU	GLN	-0.173848
USER	2kbu_repx	0	GLUA27R	27	A		GLU	ARG	-0.102022
USER	2kbu_repx	0	GLUA27S	27	A		GLU	SER	0.21033
USER	2kbu_repx	0	GLUA27T	27	A		GLU	THR	-0.0370668
USER	2kbu_repx	0	GLUA27V	27	A		GLU	VAL	0.274635
USER	2kbu_repx	0	GLUA27W	27	A		GLU	TRP	0.00933311
USER	2kbu_repx	0	GLUA27Y	27	A		GLU	TYR	-0.0166884
USER	2kbu_repx	0	ARGA28A	28	A		ARG	ALA	1.31274
USER	2kbu_repx	0	ARGA28C	28	A		ARG	CYS	0.814721
USER	2kbu_repx	0	ARGA28D	28	A		ARG	ASP	1.51075
USER	2kbu_repx	0	ARGA28E	28	A		ARG	GLU	0.418447
USER	2kbu_repx	0	ARGA28F	28	A		ARG	PHE	1.43677
USER	2kbu_repx	0	ARGA28G	28	A		ARG	GLY	2.01241
USER	2kbu_repx	0	ARGA28H	28	A		ARG	HIS	1.053
USER	2kbu_repx	0	ARGA28I	28	A		ARG	ILE	1.05093
USER	2kbu_repx	0	ARGA28K	28	A		ARG	LYS	0.661891
USER	2kbu_repx	0	ARGA28L	28	A		ARG	LEU	0.693035
USER	2kbu_repx	0	ARGA28M	28	A		ARG	MET	0.108502
USER	2kbu_repx	0	ARGA28N	28	A		ARG	ASN	0.82106
USER	2kbu_repx	0	ARGA28P	28	A		ARG	PRO	-0.236131
USER	2kbu_repx	0	ARGA28Q	28	A		ARG	GLN	0.440131
USER	2kbu_repx	0	ARGA28S	28	A		ARG	SER	1.2318
USER	2kbu_repx	0	ARGA28T	28	A		ARG	THR	0.922448
USER	2kbu_repx	0	ARGA28V	28	A		ARG	VAL	1.21561
USER	2kbu_repx	0	ARGA28W	28	A		ARG	TRP	1.61279
USER	2kbu_repx	0	ARGA28Y	28	A		ARG	TYR	1.38586
USER	2kbu_repx	0	PROA29A	29	A		PRO	ALA	3.31021
USER	2kbu_repx	0	PROA29C	29	A		PRO	CYS	2.99208
USER	2kbu_repx	0	PROA29D	29	A		PRO	ASP	2.07255
USER	2kbu_repx	0	PROA29E	29	A		PRO	GLU	2.4855
USER	2kbu_repx	0	PROA29F	29	A		PRO	PHE	2.78774
USER	2kbu_repx	0	PROA29G	29	A		PRO	GLY	2.24307
USER	2kbu_repx	0	PROA29H	29	A		PRO	HIS	4.86005
USER	2kbu_repx	0	PROA29I	29	A		PRO	ILE	4.95037
USER	2kbu_repx	0	PROA29K	29	A		PRO	LYS	1.38484
USER	2kbu_repx	0	PROA29L	29	A		PRO	LEU	2.08904
USER	2kbu_repx	0	PROA29M	29	A		PRO	MET	2.25454
USER	2kbu_repx	0	PROA29N	29	A		PRO	ASN	1.84119
USER	2kbu_repx	0	PROA29Q	29	A		PRO	GLN	3.42914
USER	2kbu_repx	0	PROA29R	29	A		PRO	ARG	1.42549
USER	2kbu_repx	0	PROA29S	29	A		PRO	SER	1.89208
USER	2kbu_repx	0	PROA29T	29	A		PRO	THR	3.02902
USER	2kbu_repx	0	PROA29V	29	A		PRO	VAL	3.07685
USER	2kbu_repx	0	PROA29W	29	A		PRO	TRP	5.11278
USER	2kbu_repx	0	PROA29Y	29	A		PRO	TYR	3.08521
USER	2kbu_repx	0	SERA30A	30	A		SER	ALA	-0.155333
USER	2kbu_repx	0	SERA30C	30	A		SER	CYS	0.0631781
USER	2kbu_repx	0	SERA30D	30	A		SER	ASP	-0.165652
USER	2kbu_repx	0	SERA30E	30	A		SER	GLU	-0.286638
USER	2kbu_repx	0	SERA30F	30	A		SER	PHE	-0.505533
USER	2kbu_repx	0	SERA30G	30	A		SER	GLY	0.0950079
USER	2kbu_repx	0	SERA30H	30	A		SER	HIS	-0.042968
USER	2kbu_repx	0	SERA30I	30	A		SER	ILE	0.49618
USER	2kbu_repx	0	SERA30K	30	A		SER	LYS	-0.448313
USER	2kbu_repx	0	SERA30L	30	A		SER	LEU	-0.623639
USER	2kbu_repx	0	SERA30M	30	A		SER	MET	-0.696369
USER	2kbu_repx	0	SERA30N	30	A		SER	ASN	-0.212036
USER	2kbu_repx	0	SERA30P	30	A		SER	PRO	-1.50098
USER	2kbu_repx	0	SERA30Q	30	A		SER	GLN	-0.349495
USER	2kbu_repx	0	SERA30R	30	A		SER	ARG	-0.382439
USER	2kbu_repx	0	SERA30T	30	A		SER	THR	1.04752
USER	2kbu_repx	0	SERA30V	30	A		SER	VAL	0.899423
USER	2kbu_repx	0	SERA30W	30	A		SER	TRP	-0.30493
USER	2kbu_repx	0	SERA30Y	30	A		SER	TYR	-0.429936
USER	2kbu_repx	0	GLYA31A	31	A		GLY	ALA	1.87412
USER	2kbu_repx	0	GLYA31C	31	A		GLY	CYS	5.19235
USER	2kbu_repx	0	GLYA31D	31	A		GLY	ASP	12.4249
USER	2kbu_repx	0	GLYA31E	31	A		GLY	GLU	9.93096
USER	2kbu_repx	0	GLYA31F	31	A		GLY	PHE	32.3926
USER	2kbu_repx	0	GLYA31H	31	A		GLY	HIS	30.6502
USER	2kbu_repx	0	GLYA31I	31	A		GLY	ILE	12.0943
USER	2kbu_repx	0	GLYA31K	31	A		GLY	LYS	14.8345
USER	2kbu_repx	0	GLYA31L	31	A		GLY	LEU	12.6497
USER	2kbu_repx	0	GLYA31M	31	A		GLY	MET	10.0644
USER	2kbu_repx	0	GLYA31N	31	A		GLY	ASN	12.1112
USER	2kbu_repx	0	GLYA31P	31	A		GLY	PRO	6.18211
USER	2kbu_repx	0	GLYA31Q	31	A		GLY	GLN	10.0289
USER	2kbu_repx	0	GLYA31R	31	A		GLY	ARG	13.3225
USER	2kbu_repx	0	GLYA31S	31	A		GLY	SER	5.41626
USER	2kbu_repx	0	GLYA31T	31	A		GLY	THR	7.54754
USER	2kbu_repx	0	GLYA31V	31	A		GLY	VAL	10.1181
USER	2kbu_repx	0	GLYA31W	31	A		GLY	TRP	32.2287
USER	2kbu_repx	0	GLYA31Y	31	A		GLY	TYR	36.762
