## Supplementary material for "Validating folding energy estimates as a method for variant interpretation": pin1_2kcf_ddg_background.csv

source	pdb	score	pdb_mut	pdb_rid	pdb_chain	gene_no	mut_from	mut_to	ddg
USER	2kcf_repx	0	GLYA1A	1	A		GLY	ALA	4.98279
USER	2kcf_repx	0	GLYA1C	1	A		GLY	CYS	9.68954
USER	2kcf_repx	0	GLYA1D	1	A		GLY	ASP	13.5571
USER	2kcf_repx	0	GLYA1E	1	A		GLY	GLU	13.7495
USER	2kcf_repx	0	GLYA1F	1	A		GLY	PHE	22.4829
USER	2kcf_repx	0	GLYA1H	1	A		GLY	HIS	34.8156
USER	2kcf_repx	0	GLYA1I	1	A		GLY	ILE	17.3929
USER	2kcf_repx	0	GLYA1K	1	A		GLY	LYS	11.6616
USER	2kcf_repx	0	GLYA1L	1	A		GLY	LEU	16.5401
USER	2kcf_repx	0	GLYA1M	1	A		GLY	MET	11.1643
USER	2kcf_repx	0	GLYA1N	1	A		GLY	ASN	13.5158
USER	2kcf_repx	0	GLYA1P	1	A		GLY	PRO	10.5697
USER	2kcf_repx	0	GLYA1Q	1	A		GLY	GLN	16.6837
USER	2kcf_repx	0	GLYA1R	1	A		GLY	ARG	13.1226
USER	2kcf_repx	0	GLYA1S	1	A		GLY	SER	9.75399
USER	2kcf_repx	0	GLYA1T	1	A		GLY	THR	13.4629
USER	2kcf_repx	0	GLYA1V	1	A		GLY	VAL	17.6132
USER	2kcf_repx	0	GLYA1W	1	A		GLY	TRP	20.4464
USER	2kcf_repx	0	GLYA1Y	1	A		GLY	TYR	20.2792
USER	2kcf_repx	0	SERA2A	2	A		SER	ALA	0.0504191
USER	2kcf_repx	0	SERA2C	2	A		SER	CYS	-0.311411
USER	2kcf_repx	0	SERA2D	2	A		SER	ASP	0.000728706
USER	2kcf_repx	0	SERA2E	2	A		SER	GLU	-0.217762
USER	2kcf_repx	0	SERA2F	2	A		SER	PHE	-1.11321
USER	2kcf_repx	0	SERA2G	2	A		SER	GLY	1.34432
USER	2kcf_repx	0	SERA2H	2	A		SER	HIS	0.250018
USER	2kcf_repx	0	SERA2I	2	A		SER	ILE	-0.184494
USER	2kcf_repx	0	SERA2K	2	A		SER	LYS	-0.334615
USER	2kcf_repx	0	SERA2L	2	A		SER	LEU	-0.987628
USER	2kcf_repx	0	SERA2M	2	A		SER	MET	-0.245806
USER	2kcf_repx	0	SERA2N	2	A		SER	ASN	0.0498142
USER	2kcf_repx	0	SERA2P	2	A		SER	PRO	3.35473
USER	2kcf_repx	0	SERA2Q	2	A		SER	GLN	-0.163567
USER	2kcf_repx	0	SERA2R	2	A		SER	ARG	-0.100985
USER	2kcf_repx	0	SERA2T	2	A		SER	THR	0.351182
USER	2kcf_repx	0	SERA2V	2	A		SER	VAL	0.104294
USER	2kcf_repx	0	SERA2W	2	A		SER	TRP	0.1154
USER	2kcf_repx	0	SERA2Y	2	A		SER	TYR	-0.825757
USER	2kcf_repx	0	LYSA3A	3	A		LYS	ALA	-0.918448
USER	2kcf_repx	0	LYSA3C	3	A		LYS	CYS	0.232785
USER	2kcf_repx	0	LYSA3D	3	A		LYS	ASP	-1.39723
USER	2kcf_repx	0	LYSA3E	3	A		LYS	GLU	0.328012
USER	2kcf_repx	0	LYSA3F	3	A		LYS	PHE	-0.0553387
USER	2kcf_repx	0	LYSA3G	3	A		LYS	GLY	-1.78427
USER	2kcf_repx	0	LYSA3H	3	A		LYS	HIS	0.439277
USER	2kcf_repx	0	LYSA3I	3	A		LYS	ILE	0.322405
USER	2kcf_repx	0	LYSA3L	3	A		LYS	LEU	0.221975
USER	2kcf_repx	0	LYSA3M	3	A		LYS	MET	-0.447577
USER	2kcf_repx	0	LYSA3N	3	A		LYS	ASN	0.423163
USER	2kcf_repx	0	LYSA3P	3	A		LYS	PRO	2.53914
USER	2kcf_repx	0	LYSA3Q	3	A		LYS	GLN	0.381048
USER	2kcf_repx	0	LYSA3R	3	A		LYS	ARG	-1.33363
USER	2kcf_repx	0	LYSA3S	3	A		LYS	SER	-1.0014
USER	2kcf_repx	0	LYSA3T	3	A		LYS	THR	0.287254
USER	2kcf_repx	0	LYSA3V	3	A		LYS	VAL	0.73674
USER	2kcf_repx	0	LYSA3W	3	A		LYS	TRP	-0.355747
USER	2kcf_repx	0	LYSA3Y	3	A		LYS	TYR	-0.00162884
USER	2kcf_repx	0	LEUA4A	4	A		LEU	ALA	2.30089
USER	2kcf_repx	0	LEUA4C	4	A		LEU	CYS	2.44472
USER	2kcf_repx	0	LEUA4D	4	A		LEU	ASP	4.65259
USER	2kcf_repx	0	LEUA4E	4	A		LEU	GLU	3.25804
USER	2kcf_repx	0	LEUA4F	4	A		LEU	PHE	4.6089
USER	2kcf_repx	0	LEUA4G	4	A		LEU	GLY	3.73368
USER	2kcf_repx	0	LEUA4H	4	A		LEU	HIS	5.78316
USER	2kcf_repx	0	LEUA4I	4	A		LEU	ILE	1.75717
USER	2kcf_repx	0	LEUA4K	4	A		LEU	LYS	3.83449
USER	2kcf_repx	0	LEUA4M	4	A		LEU	MET	0.370795
USER	2kcf_repx	0	LEUA4N	4	A		LEU	ASN	3.72424
USER	2kcf_repx	0	LEUA4P	4	A		LEU	PRO	3.5952
USER	2kcf_repx	0	LEUA4Q	4	A		LEU	GLN	3.38362
USER	2kcf_repx	0	LEUA4R	4	A		LEU	ARG	3.15288
USER	2kcf_repx	0	LEUA4S	4	A		LEU	SER	3.22864
USER	2kcf_repx	0	LEUA4T	4	A		LEU	THR	4.67111
USER	2kcf_repx	0	LEUA4V	4	A		LEU	VAL	2.40992
USER	2kcf_repx	0	LEUA4W	4	A		LEU	TRP	8.7913
USER	2kcf_repx	0	LEUA4Y	4	A		LEU	TYR	9.16884
USER	2kcf_repx	0	PROA5A	5	A		PRO	ALA	1.74274
USER	2kcf_repx	0	PROA5C	5	A		PRO	CYS	1.76499
USER	2kcf_repx	0	PROA5D	5	A		PRO	ASP	2.1587
USER	2kcf_repx	0	PROA5E	5	A		PRO	GLU	2.13654
USER	2kcf_repx	0	PROA5F	5	A		PRO	PHE	2.06545
USER	2kcf_repx	0	PROA5G	5	A		PRO	GLY	1.4274
USER	2kcf_repx	0	PROA5H	5	A		PRO	HIS	2.25189
USER	2kcf_repx	0	PROA5I	5	A		PRO	ILE	2.35473
USER	2kcf_repx	0	PROA5K	5	A		PRO	LYS	1.75262
USER	2kcf_repx	0	PROA5L	5	A		PRO	LEU	1.91666
USER	2kcf_repx	0	PROA5M	5	A		PRO	MET	1.99678
USER	2kcf_repx	0	PROA5N	5	A		PRO	ASN	2.00391
USER	2kcf_repx	0	PROA5Q	5	A		PRO	GLN	2.07682
USER	2kcf_repx	0	PROA5R	5	A		PRO	ARG	1.78416
USER	2kcf_repx	0	PROA5S	5	A		PRO	SER	1.04372
USER	2kcf_repx	0	PROA5T	5	A		PRO	THR	2.39624
USER	2kcf_repx	0	PROA5V	5	A		PRO	VAL	2.54329
USER	2kcf_repx	0	PROA5W	5	A		PRO	TRP	2.21203
USER	2kcf_repx	0	PROA5Y	5	A		PRO	TYR	2.09086
USER	2kcf_repx	0	PROA6A	6	A		PRO	ALA	1.52748
USER	2kcf_repx	0	PROA6C	6	A		PRO	CYS	1.66704
USER	2kcf_repx	0	PROA6D	6	A		PRO	ASP	1.22847
USER	2kcf_repx	0	PROA6E	6	A		PRO	GLU	1.85388
USER	2kcf_repx	0	PROA6F	6	A		PRO	PHE	1.62663
USER	2kcf_repx	0	PROA6G	6	A		PRO	GLY	1.17891
USER	2kcf_repx	0	PROA6H	6	A		PRO	HIS	1.89597
USER	2kcf_repx	0	PROA6I	6	A		PRO	ILE	2.43363
USER	2kcf_repx	0	PROA6K	6	A		PRO	LYS	1.53033
USER	2kcf_repx	0	PROA6L	6	A		PRO	LEU	1.62254
USER	2kcf_repx	0	PROA6M	6	A		PRO	MET	1.79062
USER	2kcf_repx	0	PROA6N	6	A		PRO	ASN	1.5302
USER	2kcf_repx	0	PROA6Q	6	A		PRO	GLN	1.79068
USER	2kcf_repx	0	PROA6R	6	A		PRO	ARG	1.58797
USER	2kcf_repx	0	PROA6S	6	A		PRO	SER	1.21613
USER	2kcf_repx	0	PROA6T	6	A		PRO	THR	1.80263
USER	2kcf_repx	0	PROA6V	6	A		PRO	VAL	2.55507
USER	2kcf_repx	0	PROA6W	6	A		PRO	TRP	1.84016
USER	2kcf_repx	0	PROA6Y	6	A		PRO	TYR	1.64561
USER	2kcf_repx	0	GLYA7A	7	A		GLY	ALA	2.32034
USER	2kcf_repx	0	GLYA7C	7	A		GLY	CYS	2.8902
USER	2kcf_repx	0	GLYA7D	7	A		GLY	ASP	3.98999
USER	2kcf_repx	0	GLYA7E	7	A		GLY	GLU	3.20241
USER	2kcf_repx	0	GLYA7F	7	A		GLY	PHE	2.64311
USER	2kcf_repx	0	GLYA7H	7	A		GLY	HIS	3.21716
USER	2kcf_repx	0	GLYA7I	7	A		GLY	ILE	6.89037
USER	2kcf_repx	0	GLYA7K	7	A		GLY	LYS	2.54252
USER	2kcf_repx	0	GLYA7L	7	A		GLY	LEU	2.69557
USER	2kcf_repx	0	GLYA7M	7	A		GLY	MET	2.39585
USER	2kcf_repx	0	GLYA7N	7	A		GLY	ASN	3.74393
USER	2kcf_repx	0	GLYA7P	7	A		GLY	PRO	5.40308
USER	2kcf_repx	0	GLYA7Q	7	A		GLY	GLN	2.73787
USER	2kcf_repx	0	GLYA7R	7	A		GLY	ARG	2.6326
USER	2kcf_repx	0	GLYA7S	7	A		GLY	SER	3.94083
USER	2kcf_repx	0	GLYA7T	7	A		GLY	THR	6.58947
USER	2kcf_repx	0	GLYA7V	7	A		GLY	VAL	6.20377
USER	2kcf_repx	0	GLYA7W	7	A		GLY	TRP	2.5236
USER	2kcf_repx	0	GLYA7Y	7	A		GLY	TYR	2.34232
USER	2kcf_repx	0	TRPA8A	8	A		TRP	ALA	2.20326
USER	2kcf_repx	0	TRPA8C	8	A		TRP	CYS	1.08349
USER	2kcf_repx	0	TRPA8D	8	A		TRP	ASP	2.60339
USER	2kcf_repx	0	TRPA8E	8	A		TRP	GLU	2.1625
USER	2kcf_repx	0	TRPA8F	8	A		TRP	PHE	-0.568209
USER	2kcf_repx	0	TRPA8G	8	A		TRP	GLY	2.75156
USER	2kcf_repx	0	TRPA8H	8	A		TRP	HIS	1.3764
USER	2kcf_repx	0	TRPA8I	8	A		TRP	ILE	0.710388
USER	2kcf_repx	0	TRPA8K	8	A		TRP	LYS	1.89548
USER	2kcf_repx	0	TRPA8L	8	A		TRP	LEU	-1.73608
USER	2kcf_repx	0	TRPA8M	8	A		TRP	MET	-1.09091
USER	2kcf_repx	0	TRPA8N	8	A		TRP	ASN	2.53401
USER	2kcf_repx	0	TRPA8P	8	A		TRP	PRO	3.91727
USER	2kcf_repx	0	TRPA8Q	8	A		TRP	GLN	1.1642
USER	2kcf_repx	0	TRPA8R	8	A		TRP	ARG	3.13804
USER	2kcf_repx	0	TRPA8S	8	A		TRP	SER	1.96428
USER	2kcf_repx	0	TRPA8T	8	A		TRP	THR	0.430761
USER	2kcf_repx	0	TRPA8V	8	A		TRP	VAL	-0.0811706
USER	2kcf_repx	0	TRPA8Y	8	A		TRP	TYR	0.143168
USER	2kcf_repx	0	GLUA9A	9	A		GLU	ALA	0.633019
USER	2kcf_repx	0	GLUA9C	9	A		GLU	CYS	0.273226
USER	2kcf_repx	0	GLUA9D	9	A		GLU	ASP	0.180938
USER	2kcf_repx	0	GLUA9F	9	A		GLU	PHE	-0.765653
USER	2kcf_repx	0	GLUA9G	9	A		GLU	GLY	0.821594
USER	2kcf_repx	0	GLUA9H	9	A		GLU	HIS	0.410387
USER	2kcf_repx	0	GLUA9I	9	A		GLU	ILE	-0.695801
USER	2kcf_repx	0	GLUA9K	9	A		GLU	LYS	-0.485927
USER	2kcf_repx	0	GLUA9L	9	A		GLU	LEU	-0.785376
USER	2kcf_repx	0	GLUA9M	9	A		GLU	MET	-0.76602
USER	2kcf_repx	0	GLUA9N	9	A		GLU	ASN	0.276478
USER	2kcf_repx	0	GLUA9P	9	A		GLU	PRO	2.98573
USER	2kcf_repx	0	GLUA9Q	9	A		GLU	GLN	0.101196
USER	2kcf_repx	0	GLUA9R	9	A		GLU	ARG	-0.0828394
USER	2kcf_repx	0	GLUA9S	9	A		GLU	SER	0.561369
USER	2kcf_repx	0	GLUA9T	9	A		GLU	THR	0.815523
USER	2kcf_repx	0	GLUA9V	9	A		GLU	VAL	-0.409298
USER	2kcf_repx	0	GLUA9W	9	A		GLU	TRP	-0.505082
USER	2kcf_repx	0	GLUA9Y	9	A		GLU	TYR	-0.424809
USER	2kcf_repx	0	LYSA10A	10	A		LYS	ALA	1.60689
USER	2kcf_repx	0	LYSA10C	10	A		LYS	CYS	0.637255
USER	2kcf_repx	0	LYSA10D	10	A		LYS	ASP	1.05373
USER	2kcf_repx	0	LYSA10E	10	A		LYS	GLU	0.272677
USER	2kcf_repx	0	LYSA10F	10	A		LYS	PHE	0.557127
USER	2kcf_repx	0	LYSA10G	10	A		LYS	GLY	1.84701
USER	2kcf_repx	0	LYSA10H	10	A		LYS	HIS	0.311887
USER	2kcf_repx	0	LYSA10I	10	A		LYS	ILE	1.80894
USER	2kcf_repx	0	LYSA10L	10	A		LYS	LEU	0.555819
USER	2kcf_repx	0	LYSA10M	10	A		LYS	MET	-0.0837592
USER	2kcf_repx	0	LYSA10N	10	A		LYS	ASN	0.850187
USER	2kcf_repx	0	LYSA10P	10	A		LYS	PRO	1.73694
USER	2kcf_repx	0	LYSA10Q	10	A		LYS	GLN	0.494426
USER	2kcf_repx	0	LYSA10R	10	A		LYS	ARG	0.730418
USER	2kcf_repx	0	LYSA10S	10	A		LYS	SER	1.21875
USER	2kcf_repx	0	LYSA10T	10	A		LYS	THR	1.84527
USER	2kcf_repx	0	LYSA10V	10	A		LYS	VAL	1.75713
USER	2kcf_repx	0	LYSA10W	10	A		LYS	TRP	1.25538
USER	2kcf_repx	0	LYSA10Y	10	A		LYS	TYR	0.175932
USER	2kcf_repx	0	ARGA11A	11	A		ARG	ALA	0.483662
USER	2kcf_repx	0	ARGA11C	11	A		ARG	CYS	0.867616
USER	2kcf_repx	0	ARGA11D	11	A		ARG	ASP	-0.745925
USER	2kcf_repx	0	ARGA11E	11	A		ARG	GLU	0.12966
USER	2kcf_repx	0	ARGA11F	11	A		ARG	PHE	-0.463209
USER	2kcf_repx	0	ARGA11G	11	A		ARG	GLY	1.18049
USER	2kcf_repx	0	ARGA11H	11	A		ARG	HIS	0.546578
USER	2kcf_repx	0	ARGA11I	11	A		ARG	ILE	1.54911
USER	2kcf_repx	0	ARGA11K	11	A		ARG	LYS	-0.0613782
USER	2kcf_repx	0	ARGA11L	11	A		ARG	LEU	-0.444687
USER	2kcf_repx	0	ARGA11M	11	A		ARG	MET	-0.243519
USER	2kcf_repx	0	ARGA11N	11	A		ARG	ASN	0.302663
USER	2kcf_repx	0	ARGA11P	11	A		ARG	PRO	2.59339
USER	2kcf_repx	0	ARGA11Q	11	A		ARG	GLN	0.0309066
USER	2kcf_repx	0	ARGA11S	11	A		ARG	SER	0.625786
USER	2kcf_repx	0	ARGA11T	11	A		ARG	THR	1.05181
USER	2kcf_repx	0	ARGA11V	11	A		ARG	VAL	1.52389
USER	2kcf_repx	0	ARGA11W	11	A		ARG	TRP	-0.626874
USER	2kcf_repx	0	ARGA11Y	11	A		ARG	TYR	-0.195123
USER	2kcf_repx	0	META12A	12	A		MET	ALA	0.828955
USER	2kcf_repx	0	META12C	12	A		MET	CYS	0.769936
USER	2kcf_repx	0	META12D	12	A		MET	ASP	1.16354
USER	2kcf_repx	0	META12E	12	A		MET	GLU	0.534105
USER	2kcf_repx	0	META12F	12	A		MET	PHE	0.370315
USER	2kcf_repx	0	META12G	12	A		MET	GLY	1.18334
USER	2kcf_repx	0	META12H	12	A		MET	HIS	0.698196
USER	2kcf_repx	0	META12I	12	A		MET	ILE	0.434013
USER	2kcf_repx	0	META12K	12	A		MET	LYS	0.158357
USER	2kcf_repx	0	META12L	12	A		MET	LEU	-0.099845
USER	2kcf_repx	0	META12N	12	A		MET	ASN	0.808516
USER	2kcf_repx	0	META12P	12	A		MET	PRO	1.00381
USER	2kcf_repx	0	META12Q	12	A		MET	GLN	0.468049
USER	2kcf_repx	0	META12R	12	A		MET	ARG	0.319736
USER	2kcf_repx	0	META12S	12	A		MET	SER	0.865653
USER	2kcf_repx	0	META12T	12	A		MET	THR	0.635562
USER	2kcf_repx	0	META12V	12	A		MET	VAL	0.731247
USER	2kcf_repx	0	META12W	12	A		MET	TRP	-0.433257
USER	2kcf_repx	0	META12Y	12	A		MET	TYR	-0.535837
USER	2kcf_repx	0	SERA13A	13	A		SER	ALA	-0.348568
USER	2kcf_repx	0	SERA13C	13	A		SER	CYS	-0.646337
USER	2kcf_repx	0	SERA13D	13	A		SER	ASP	-0.824281
USER	2kcf_repx	0	SERA13E	13	A		SER	GLU	-0.846225
USER	2kcf_repx	0	SERA13F	13	A		SER	PHE	-1.0883
USER	2kcf_repx	0	SERA13G	13	A		SER	GLY	-0.553116
USER	2kcf_repx	0	SERA13H	13	A		SER	HIS	-0.0458326
USER	2kcf_repx	0	SERA13I	13	A		SER	ILE	1.1979
USER	2kcf_repx	0	SERA13K	13	A		SER	LYS	-0.553474
USER	2kcf_repx	0	SERA13L	13	A		SER	LEU	-1.07856
USER	2kcf_repx	0	SERA13M	13	A		SER	MET	-1.54161
USER	2kcf_repx	0	SERA13N	13	A		SER	ASN	-0.26188
USER	2kcf_repx	0	SERA13P	13	A		SER	PRO	4.10402
USER	2kcf_repx	0	SERA13Q	13	A		SER	GLN	-0.191857
USER	2kcf_repx	0	SERA13R	13	A		SER	ARG	-0.32361
USER	2kcf_repx	0	SERA13T	13	A		SER	THR	1.17544
USER	2kcf_repx	0	SERA13V	13	A		SER	VAL	1.9083
USER	2kcf_repx	0	SERA13W	13	A		SER	TRP	-0.725408
USER	2kcf_repx	0	SERA13Y	13	A		SER	TYR	-1.07897
USER	2kcf_repx	0	ARGA14A	14	A		ARG	ALA	0.433676
USER	2kcf_repx	0	ARGA14C	14	A		ARG	CYS	0.65939
USER	2kcf_repx	0	ARGA14D	14	A		ARG	ASP	-0.576055
USER	2kcf_repx	0	ARGA14E	14	A		ARG	GLU	0.362016
USER	2kcf_repx	0	ARGA14F	14	A		ARG	PHE	0.418623
USER	2kcf_repx	0	ARGA14G	14	A		ARG	GLY	0.659488
USER	2kcf_repx	0	ARGA14H	14	A		ARG	HIS	0.672303
USER	2kcf_repx	0	ARGA14I	14	A		ARG	ILE	0.325086
USER	2kcf_repx	0	ARGA14K	14	A		ARG	LYS	0.201914
USER	2kcf_repx	0	ARGA14L	14	A		ARG	LEU	0.477919
USER	2kcf_repx	0	ARGA14M	14	A		ARG	MET	0.455071
USER	2kcf_repx	0	ARGA14N	14	A		ARG	ASN	0.21903
USER	2kcf_repx	0	ARGA14P	14	A		ARG	PRO	-0.481758
USER	2kcf_repx	0	ARGA14Q	14	A		ARG	GLN	0.465956
USER	2kcf_repx	0	ARGA14S	14	A		ARG	SER	0.691741
USER	2kcf_repx	0	ARGA14T	14	A		ARG	THR	0.584209
USER	2kcf_repx	0	ARGA14V	14	A		ARG	VAL	0.498107
USER	2kcf_repx	0	ARGA14W	14	A		ARG	TRP	0.513079
USER	2kcf_repx	0	ARGA14Y	14	A		ARG	TYR	0.392107
USER	2kcf_repx	0	SERA15A	15	A		SER	ALA	0.714732
USER	2kcf_repx	0	SERA15C	15	A		SER	CYS	0.622156
USER	2kcf_repx	0	SERA15D	15	A		SER	ASP	0.204511
USER	2kcf_repx	0	SERA15E	15	A		SER	GLU	0.192356
USER	2kcf_repx	0	SERA15F	15	A		SER	PHE	0.39209
USER	2kcf_repx	0	SERA15G	15	A		SER	GLY	-0.852777
USER	2kcf_repx	0	SERA15H	15	A		SER	HIS	0.791376
USER	2kcf_repx	0	SERA15I	15	A		SER	ILE	1.21893
USER	2kcf_repx	0	SERA15K	15	A		SER	LYS	0.694959
USER	2kcf_repx	0	SERA15L	15	A		SER	LEU	0.762879
USER	2kcf_repx	0	SERA15M	15	A		SER	MET	0.380412
USER	2kcf_repx	0	SERA15N	15	A		SER	ASN	0.899202
USER	2kcf_repx	0	SERA15P	15	A		SER	PRO	2.06441
USER	2kcf_repx	0	SERA15Q	15	A		SER	GLN	0.376778
USER	2kcf_repx	0	SERA15R	15	A		SER	ARG	0.72844
USER	2kcf_repx	0	SERA15T	15	A		SER	THR	1.10464
USER	2kcf_repx	0	SERA15V	15	A		SER	VAL	1.81158
USER	2kcf_repx	0	SERA15W	15	A		SER	TRP	0.724637
USER	2kcf_repx	0	SERA15Y	15	A		SER	TYR	0.628963
USER	2kcf_repx	0	SERA16A	16	A		SER	ALA	-0.165834
USER	2kcf_repx	0	SERA16C	16	A		SER	CYS	0.19499
USER	2kcf_repx	0	SERA16D	16	A		SER	ASP	-0.334949
USER	2kcf_repx	0	SERA16E	16	A		SER	GLU	-0.570556
USER	2kcf_repx	0	SERA16F	16	A		SER	PHE	-0.0188619
USER	2kcf_repx	0	SERA16G	16	A		SER	GLY	0.00942797
USER	2kcf_repx	0	SERA16H	16	A		SER	HIS	0.13254
USER	2kcf_repx	0	SERA16I	16	A		SER	ILE	-0.00952058
USER	2kcf_repx	0	SERA16K	16	A		SER	LYS	-0.0732606
USER	2kcf_repx	0	SERA16L	16	A		SER	LEU	-0.208359
USER	2kcf_repx	0	SERA16M	16	A		SER	MET	0.0522613
USER	2kcf_repx	0	SERA16N	16	A		SER	ASN	0.132409
USER	2kcf_repx	0	SERA16P	16	A		SER	PRO	-0.0335018
USER	2kcf_repx	0	SERA16Q	16	A		SER	GLN	-0.2073
USER	2kcf_repx	0	SERA16R	16	A		SER	ARG	0.0328527
USER	2kcf_repx	0	SERA16T	16	A		SER	THR	0.236436
USER	2kcf_repx	0	SERA16V	16	A		SER	VAL	0.226919
USER	2kcf_repx	0	SERA16W	16	A		SER	TRP	0.156156
USER	2kcf_repx	0	SERA16Y	16	A		SER	TYR	-0.00497563
USER	2kcf_repx	0	GLYA17A	17	A		GLY	ALA	0.356115
USER	2kcf_repx	0	GLYA17C	17	A		GLY	CYS	0.602013
USER	2kcf_repx	0	GLYA17D	17	A		GLY	ASP	-0.154941
USER	2kcf_repx	0	GLYA17E	17	A		GLY	GLU	0.711564
USER	2kcf_repx	0	GLYA17F	17	A		GLY	PHE	0.127284
USER	2kcf_repx	0	GLYA17H	17	A		GLY	HIS	0.614547
USER	2kcf_repx	0	GLYA17I	17	A		GLY	ILE	1.48661
USER	2kcf_repx	0	GLYA17K	17	A		GLY	LYS	-0.837604
USER	2kcf_repx	0	GLYA17L	17	A		GLY	LEU	0.171365
USER	2kcf_repx	0	GLYA17M	17	A		GLY	MET	-0.344698
USER	2kcf_repx	0	GLYA17N	17	A		GLY	ASN	0.990871
USER	2kcf_repx	0	GLYA17P	17	A		GLY	PRO	5.72278
USER	2kcf_repx	0	GLYA17Q	17	A		GLY	GLN	0.733864
USER	2kcf_repx	0	GLYA17R	17	A		GLY	ARG	0.262079
USER	2kcf_repx	0	GLYA17S	17	A		GLY	SER	1.14169
USER	2kcf_repx	0	GLYA17T	17	A		GLY	THR	2.02048
USER	2kcf_repx	0	GLYA17V	17	A		GLY	VAL	1.786
USER	2kcf_repx	0	GLYA17W	17	A		GLY	TRP	0.431966
USER	2kcf_repx	0	GLYA17Y	17	A		GLY	TYR	0.167344
USER	2kcf_repx	0	ARGA18A	18	A		ARG	ALA	0.173639
USER	2kcf_repx	0	ARGA18C	18	A		ARG	CYS	0.0596304
USER	2kcf_repx	0	ARGA18D	18	A		ARG	ASP	0.0158978
USER	2kcf_repx	0	ARGA18E	18	A		ARG	GLU	-0.15856
USER	2kcf_repx	0	ARGA18F	18	A		ARG	PHE	-0.48323
USER	2kcf_repx	0	ARGA18G	18	A		ARG	GLY	0.7068
USER	2kcf_repx	0	ARGA18H	18	A		ARG	HIS	0.591316
USER	2kcf_repx	0	ARGA18I	18	A		ARG	ILE	0.289487
USER	2kcf_repx	0	ARGA18K	18	A		ARG	LYS	0.109477
USER	2kcf_repx	0	ARGA18L	18	A		ARG	LEU	0.778912
USER	2kcf_repx	0	ARGA18M	18	A		ARG	MET	0.0604966
USER	2kcf_repx	0	ARGA18N	18	A		ARG	ASN	0.0110056
USER	2kcf_repx	0	ARGA18P	18	A		ARG	PRO	1.83148
USER	2kcf_repx	0	ARGA18Q	18	A		ARG	GLN	0.0998454
USER	2kcf_repx	0	ARGA18S	18	A		ARG	SER	0.411569
USER	2kcf_repx	0	ARGA18T	18	A		ARG	THR	0.997292
USER	2kcf_repx	0	ARGA18V	18	A		ARG	VAL	1.85563
USER	2kcf_repx	0	ARGA18W	18	A		ARG	TRP	0.176127
USER	2kcf_repx	0	ARGA18Y	18	A		ARG	TYR	-0.200167
USER	2kcf_repx	0	VALA19A	19	A		VAL	ALA	-1.07169
USER	2kcf_repx	0	VALA19C	19	A		VAL	CYS	-1.14998
USER	2kcf_repx	0	VALA19D	19	A		VAL	ASP	-0.828293
USER	2kcf_repx	0	VALA19E	19	A		VAL	GLU	-1.17707
USER	2kcf_repx	0	VALA19F	19	A		VAL	PHE	-0.983764
USER	2kcf_repx	0	VALA19G	19	A		VAL	GLY	-0.87907
USER	2kcf_repx	0	VALA19H	19	A		VAL	HIS	-0.549403
USER	2kcf_repx	0	VALA19I	19	A		VAL	ILE	0.00716029
USER	2kcf_repx	0	VALA19K	19	A		VAL	LYS	-1.31135
USER	2kcf_repx	0	VALA19L	19	A		VAL	LEU	-1.84574
USER	2kcf_repx	0	VALA19M	19	A		VAL	MET	-2.02771
USER	2kcf_repx	0	VALA19N	19	A		VAL	ASN	-0.831126
USER	2kcf_repx	0	VALA19P	19	A		VAL	PRO	-2.16368
USER	2kcf_repx	0	VALA19Q	19	A		VAL	GLN	-1.09888
USER	2kcf_repx	0	VALA19R	19	A		VAL	ARG	-1.39747
USER	2kcf_repx	0	VALA19S	19	A		VAL	SER	-0.685582
USER	2kcf_repx	0	VALA19T	19	A		VAL	THR	0.57442
USER	2kcf_repx	0	VALA19W	19	A		VAL	TRP	-0.992967
USER	2kcf_repx	0	VALA19Y	19	A		VAL	TYR	-1.02566
USER	2kcf_repx	0	TYRA20A	20	A		TYR	ALA	-0.300304
USER	2kcf_repx	0	TYRA20C	20	A		TYR	CYS	0.202603
USER	2kcf_repx	0	TYRA20D	20	A		TYR	ASP	0.990266
USER	2kcf_repx	0	TYRA20E	20	A		TYR	GLU	0.312247
USER	2kcf_repx	0	TYRA20F	20	A		TYR	PHE	2.17184
USER	2kcf_repx	0	TYRA20G	20	A		TYR	GLY	0.574334
USER	2kcf_repx	0	TYRA20H	20	A		TYR	HIS	3.13093
USER	2kcf_repx	0	TYRA20I	20	A		TYR	ILE	2.05009
USER	2kcf_repx	0	TYRA20K	20	A		TYR	LYS	-0.248233
USER	2kcf_repx	0	TYRA20L	20	A		TYR	LEU	0.623656
USER	2kcf_repx	0	TYRA20M	20	A		TYR	MET	0.261548
USER	2kcf_repx	0	TYRA20N	20	A		TYR	ASN	0.444444
USER	2kcf_repx	0	TYRA20P	20	A		TYR	PRO	-0.534859
USER	2kcf_repx	0	TYRA20Q	20	A		TYR	GLN	0.58504
USER	2kcf_repx	0	TYRA20R	20	A		TYR	ARG	-0.064337
USER	2kcf_repx	0	TYRA20S	20	A		TYR	SER	-0.175764
USER	2kcf_repx	0	TYRA20T	20	A		TYR	THR	-0.583682
USER	2kcf_repx	0	TYRA20V	20	A		TYR	VAL	1.83136
USER	2kcf_repx	0	TYRA20W	20	A		TYR	TRP	8.0775
USER	2kcf_repx	0	TYRA21A	21	A		TYR	ALA	1.97002
USER	2kcf_repx	0	TYRA21C	21	A		TYR	CYS	2.12407
USER	2kcf_repx	0	TYRA21D	21	A		TYR	ASP	3.51659
USER	2kcf_repx	0	TYRA21E	21	A		TYR	GLU	3.89868
USER	2kcf_repx	0	TYRA21F	21	A		TYR	PHE	1.26601
USER	2kcf_repx	0	TYRA21G	21	A		TYR	GLY	2.26949
USER	2kcf_repx	0	TYRA21H	21	A		TYR	HIS	2.96182
USER	2kcf_repx	0	TYRA21I	21	A		TYR	ILE	2.96799
USER	2kcf_repx	0	TYRA21K	21	A		TYR	LYS	2.64521
USER	2kcf_repx	0	TYRA21L	21	A		TYR	LEU	0.677698
USER	2kcf_repx	0	TYRA21M	21	A		TYR	MET	1.39195
USER	2kcf_repx	0	TYRA21N	21	A		TYR	ASN	3.52579
USER	2kcf_repx	0	TYRA21P	21	A		TYR	PRO	2.55967
USER	2kcf_repx	0	TYRA21Q	21	A		TYR	GLN	2.64995
USER	2kcf_repx	0	TYRA21R	21	A		TYR	ARG	3.21791
USER	2kcf_repx	0	TYRA21S	21	A		TYR	SER	2.53358
USER	2kcf_repx	0	TYRA21T	21	A		TYR	THR	4.04962
USER	2kcf_repx	0	TYRA21V	21	A		TYR	VAL	2.69808
USER	2kcf_repx	0	TYRA21W	21	A		TYR	TRP	0.471997
USER	2kcf_repx	0	PHEA22A	22	A		PHE	ALA	1.98421
USER	2kcf_repx	0	PHEA22C	22	A		PHE	CYS	1.61533
USER	2kcf_repx	0	PHEA22D	22	A		PHE	ASP	2.17985
USER	2kcf_repx	0	PHEA22E	22	A		PHE	GLU	2.61645
USER	2kcf_repx	0	PHEA22G	22	A		PHE	GLY	3.32973
USER	2kcf_repx	0	PHEA22H	22	A		PHE	HIS	2.35582
USER	2kcf_repx	0	PHEA22I	22	A		PHE	ILE	2.0954
USER	2kcf_repx	0	PHEA22K	22	A		PHE	LYS	1.05883
USER	2kcf_repx	0	PHEA22L	22	A		PHE	LEU	0.557209
USER	2kcf_repx	0	PHEA22M	22	A		PHE	MET	0.545658
USER	2kcf_repx	0	PHEA22N	22	A		PHE	ASN	1.18697
USER	2kcf_repx	0	PHEA22P	22	A		PHE	PRO	7.17709
USER	2kcf_repx	0	PHEA22Q	22	A		PHE	GLN	1.90879
USER	2kcf_repx	0	PHEA22R	22	A		PHE	ARG	2.94895
USER	2kcf_repx	0	PHEA22S	22	A		PHE	SER	2.37773
USER	2kcf_repx	0	PHEA22T	22	A		PHE	THR	1.20277
USER	2kcf_repx	0	PHEA22V	22	A		PHE	VAL	1.85559
USER	2kcf_repx	0	PHEA22W	22	A		PHE	TRP	1.32064
USER	2kcf_repx	0	PHEA22Y	22	A		PHE	TYR	1.02324
USER	2kcf_repx	0	ASNA23A	23	A		ASN	ALA	-2.81607
USER	2kcf_repx	0	ASNA23C	23	A		ASN	CYS	-2.0077
USER	2kcf_repx	0	ASNA23D	23	A		ASN	ASP	-0.397034
USER	2kcf_repx	0	ASNA23E	23	A		ASN	GLU	-1.84175
USER	2kcf_repx	0	ASNA23F	23	A		ASN	PHE	4.42804
USER	2kcf_repx	0	ASNA23G	23	A		ASN	GLY	-1.17293
USER	2kcf_repx	0	ASNA23H	23	A		ASN	HIS	3.69092
USER	2kcf_repx	0	ASNA23I	23	A		ASN	ILE	-1.74594
USER	2kcf_repx	0	ASNA23K	23	A		ASN	LYS	-0.969681
USER	2kcf_repx	0	ASNA23L	23	A		ASN	LEU	-0.116763
USER	2kcf_repx	0	ASNA23M	23	A		ASN	MET	-3.61299
USER	2kcf_repx	0	ASNA23P	23	A		ASN	PRO	2.12788
USER	2kcf_repx	0	ASNA23Q	23	A		ASN	GLN	-0.662937
USER	2kcf_repx	0	ASNA23R	23	A		ASN	ARG	-1.23289
USER	2kcf_repx	0	ASNA23S	23	A		ASN	SER	-1.01217
USER	2kcf_repx	0	ASNA23T	23	A		ASN	THR	-0.16528
USER	2kcf_repx	0	ASNA23V	23	A		ASN	VAL	-1.63616
USER	2kcf_repx	0	ASNA23W	23	A		ASN	TRP	3.77961
USER	2kcf_repx	0	ASNA23Y	23	A		ASN	TYR	4.9828
USER	2kcf_repx	0	HISA24A	24	A		HIS	ALA	0.292748
USER	2kcf_repx	0	HISA24C	24	A		HIS	CYS	-0.023662
USER	2kcf_repx	0	HISA24D	24	A		HIS	ASP	0.372499
USER	2kcf_repx	0	HISA24E	24	A		HIS	GLU	0.335905
USER	2kcf_repx	0	HISA24F	24	A		HIS	PHE	-0.581554
USER	2kcf_repx	0	HISA24G	24	A		HIS	GLY	0.747823
USER	2kcf_repx	0	HISA24I	24	A		HIS	ILE	-0.423175
USER	2kcf_repx	0	HISA24K	24	A		HIS	LYS	-0.227801
USER	2kcf_repx	0	HISA24L	24	A		HIS	LEU	-0.345052
USER	2kcf_repx	0	HISA24M	24	A		HIS	MET	-0.684573
USER	2kcf_repx	0	HISA24N	24	A		HIS	ASN	0.0512699
USER	2kcf_repx	0	HISA24P	24	A		HIS	PRO	1.72918
USER	2kcf_repx	0	HISA24Q	24	A		HIS	GLN	-0.28054
USER	2kcf_repx	0	HISA24R	24	A		HIS	ARG	-0.0358295
USER	2kcf_repx	0	HISA24S	24	A		HIS	SER	0.264116
USER	2kcf_repx	0	HISA24T	24	A		HIS	THR	0.469972
USER	2kcf_repx	0	HISA24V	24	A		HIS	VAL	-0.084718
USER	2kcf_repx	0	HISA24W	24	A		HIS	TRP	0.22453
USER	2kcf_repx	0	HISA24Y	24	A		HIS	TYR	-0.312985
USER	2kcf_repx	0	ILEA25A	25	A		ILE	ALA	0.627853
USER	2kcf_repx	0	ILEA25C	25	A		ILE	CYS	0.835833
USER	2kcf_repx	0	ILEA25D	25	A		ILE	ASP	0.548101
USER	2kcf_repx	0	ILEA25E	25	A		ILE	GLU	0.231119
USER	2kcf_repx	0	ILEA25F	25	A		ILE	PHE	0.354627
USER	2kcf_repx	0	ILEA25G	25	A		ILE	GLY	0.60781
USER	2kcf_repx	0	ILEA25H	25	A		ILE	HIS	0.993434
USER	2kcf_repx	0	ILEA25K	25	A		ILE	LYS	-0.664107
USER	2kcf_repx	0	ILEA25L	25	A		ILE	LEU	-0.057184
USER	2kcf_repx	0	ILEA25M	25	A		ILE	MET	0.540218
USER	2kcf_repx	0	ILEA25N	25	A		ILE	ASN	0.633626
USER	2kcf_repx	0	ILEA25P	25	A		ILE	PRO	2.43894
USER	2kcf_repx	0	ILEA25Q	25	A		ILE	GLN	-0.166496
USER	2kcf_repx	0	ILEA25R	25	A		ILE	ARG	-0.438701
USER	2kcf_repx	0	ILEA25S	25	A		ILE	SER	0.566988
USER	2kcf_repx	0	ILEA25T	25	A		ILE	THR	0.228785
USER	2kcf_repx	0	ILEA25V	25	A		ILE	VAL	0.308698
USER	2kcf_repx	0	ILEA25W	25	A		ILE	TRP	0.764858
USER	2kcf_repx	0	ILEA25Y	25	A		ILE	TYR	0.277757
USER	2kcf_repx	0	THRA26A	26	A		THR	ALA	-0.0648302
USER	2kcf_repx	0	THRA26C	26	A		THR	CYS	-0.304648
USER	2kcf_repx	0	THRA26D	26	A		THR	ASP	-0.149092
USER	2kcf_repx	0	THRA26E	26	A		THR	GLU	-0.308107
USER	2kcf_repx	0	THRA26F	26	A		THR	PHE	-1.18892
USER	2kcf_repx	0	THRA26G	26	A		THR	GLY	0.169786
USER	2kcf_repx	0	THRA26H	26	A		THR	HIS	-0.121352
USER	2kcf_repx	0	THRA26I	26	A		THR	ILE	-0.53724
USER	2kcf_repx	0	THRA26K	26	A		THR	LYS	-0.684679
USER	2kcf_repx	0	THRA26L	26	A		THR	LEU	-0.801079
USER	2kcf_repx	0	THRA26M	26	A		THR	MET	-0.929003
USER	2kcf_repx	0	THRA26N	26	A		THR	ASN	-0.192264
USER	2kcf_repx	0	THRA26P	26	A		THR	PRO	0.0966133
USER	2kcf_repx	0	THRA26Q	26	A		THR	GLN	-0.263953
USER	2kcf_repx	0	THRA26R	26	A		THR	ARG	-0.647211
USER	2kcf_repx	0	THRA26S	26	A		THR	SER	-0.293705
USER	2kcf_repx	0	THRA26V	26	A		THR	VAL	-0.262571
USER	2kcf_repx	0	THRA26W	26	A		THR	TRP	-0.577374
USER	2kcf_repx	0	THRA26Y	26	A		THR	TYR	-1.04435
USER	2kcf_repx	0	ASNA27A	27	A		ASN	ALA	1.04669
USER	2kcf_repx	0	ASNA27C	27	A		ASN	CYS	0.750025
USER	2kcf_repx	0	ASNA27D	27	A		ASN	ASP	1.30183
USER	2kcf_repx	0	ASNA27E	27	A		ASN	GLU	0.331571
USER	2kcf_repx	0	ASNA27F	27	A		ASN	PHE	1.49549
USER	2kcf_repx	0	ASNA27G	27	A		ASN	GLY	0.0235106
USER	2kcf_repx	0	ASNA27H	27	A		ASN	HIS	0.842617
USER	2kcf_repx	0	ASNA27I	27	A		ASN	ILE	3.0571
USER	2kcf_repx	0	ASNA27K	27	A		ASN	LYS	-0.73055
USER	2kcf_repx	0	ASNA27L	27	A		ASN	LEU	0.0425088
USER	2kcf_repx	0	ASNA27M	27	A		ASN	MET	0.175349
USER	2kcf_repx	0	ASNA27P	27	A		ASN	PRO	4.59515
USER	2kcf_repx	0	ASNA27Q	27	A		ASN	GLN	0.461173
USER	2kcf_repx	0	ASNA27R	27	A		ASN	ARG	0.129313
USER	2kcf_repx	0	ASNA27S	27	A		ASN	SER	0.378538
USER	2kcf_repx	0	ASNA27T	27	A		ASN	THR	1.37119
USER	2kcf_repx	0	ASNA27V	27	A		ASN	VAL	2.61139
USER	2kcf_repx	0	ASNA27W	27	A		ASN	TRP	1.56064
USER	2kcf_repx	0	ASNA27Y	27	A		ASN	TYR	1.76629
USER	2kcf_repx	0	ALAA28C	28	A		ALA	CYS	0.333914
USER	2kcf_repx	0	ALAA28D	28	A		ALA	ASP	-0.556744
USER	2kcf_repx	0	ALAA28E	28	A		ALA	GLU	-0.213626
USER	2kcf_repx	0	ALAA28F	28	A		ALA	PHE	-0.501387
USER	2kcf_repx	0	ALAA28G	28	A		ALA	GLY	0.0436489
USER	2kcf_repx	0	ALAA28H	28	A		ALA	HIS	0.560751
USER	2kcf_repx	0	ALAA28I	28	A		ALA	ILE	-0.0275966
USER	2kcf_repx	0	ALAA28K	28	A		ALA	LYS	-0.463574
USER	2kcf_repx	0	ALAA28L	28	A		ALA	LEU	0.103247
USER	2kcf_repx	0	ALAA28M	28	A		ALA	MET	-0.468503
USER	2kcf_repx	0	ALAA28N	28	A		ALA	ASN	-0.0535059
USER	2kcf_repx	0	ALAA28P	28	A		ALA	PRO	1.47578
USER	2kcf_repx	0	ALAA28Q	28	A		ALA	GLN	0.0460919
USER	2kcf_repx	0	ALAA28R	28	A		ALA	ARG	-0.271009
USER	2kcf_repx	0	ALAA28S	28	A		ALA	SER	-0.0302195
USER	2kcf_repx	0	ALAA28T	28	A		ALA	THR	0.442554
USER	2kcf_repx	0	ALAA28V	28	A		ALA	VAL	0.37764
USER	2kcf_repx	0	ALAA28W	28	A		ALA	TRP	0.538411
USER	2kcf_repx	0	ALAA28Y	28	A		ALA	TYR	-0.327582
USER	2kcf_repx	0	SERA29A	29	A		SER	ALA	-0.132098
USER	2kcf_repx	0	SERA29C	29	A		SER	CYS	0.297938
USER	2kcf_repx	0	SERA29D	29	A		SER	ASP	0.0569691
USER	2kcf_repx	0	SERA29E	29	A		SER	GLU	0.563126
USER	2kcf_repx	0	SERA29F	29	A		SER	PHE	-0.541634
USER	2kcf_repx	0	SERA29G	29	A		SER	GLY	0.209697
USER	2kcf_repx	0	SERA29H	29	A		SER	HIS	0.0114363
USER	2kcf_repx	0	SERA29I	29	A		SER	ILE	1.37767
USER	2kcf_repx	0	SERA29K	29	A		SER	LYS	0.885313
USER	2kcf_repx	0	SERA29L	29	A		SER	LEU	1.88394
USER	2kcf_repx	0	SERA29M	29	A		SER	MET	0.540382
USER	2kcf_repx	0	SERA29N	29	A		SER	ASN	-0.157568
USER	2kcf_repx	0	SERA29P	29	A		SER	PRO	0.304778
USER	2kcf_repx	0	SERA29Q	29	A		SER	GLN	1.3071
USER	2kcf_repx	0	SERA29R	29	A		SER	ARG	0.173912
USER	2kcf_repx	0	SERA29T	29	A		SER	THR	0.619852
USER	2kcf_repx	0	SERA29V	29	A		SER	VAL	0.668174
USER	2kcf_repx	0	SERA29W	29	A		SER	TRP	-0.519295
USER	2kcf_repx	0	SERA29Y	29	A		SER	TYR	-0.527194
USER	2kcf_repx	0	GLNA30A	30	A		GLN	ALA	-0.687172
USER	2kcf_repx	0	GLNA30C	30	A		GLN	CYS	-0.959435
USER	2kcf_repx	0	GLNA30D	30	A		GLN	ASP	-0.573921
USER	2kcf_repx	0	GLNA30E	30	A		GLN	GLU	0.850419
USER	2kcf_repx	0	GLNA30F	30	A		GLN	PHE	-0.997666
USER	2kcf_repx	0	GLNA30G	30	A		GLN	GLY	-1.28171
USER	2kcf_repx	0	GLNA30H	30	A		GLN	HIS	-0.329395
USER	2kcf_repx	0	GLNA30I	30	A		GLN	ILE	2.47371
USER	2kcf_repx	0	GLNA30K	30	A		GLN	LYS	-0.946458
USER	2kcf_repx	0	GLNA30L	30	A		GLN	LEU	-0.456947
USER	2kcf_repx	0	GLNA30M	30	A		GLN	MET	-1.15956
USER	2kcf_repx	0	GLNA30N	30	A		GLN	ASN	-0.841682
USER	2kcf_repx	0	GLNA30P	30	A		GLN	PRO	5.23881
USER	2kcf_repx	0	GLNA30R	30	A		GLN	ARG	-0.017153
USER	2kcf_repx	0	GLNA30S	30	A		GLN	SER	-0.840408
USER	2kcf_repx	0	GLNA30T	30	A		GLN	THR	1.95951
USER	2kcf_repx	0	GLNA30V	30	A		GLN	VAL	3.01371
USER	2kcf_repx	0	GLNA30W	30	A		GLN	TRP	-0.0698931
USER	2kcf_repx	0	GLNA30Y	30	A		GLN	TYR	-0.732952
USER	2kcf_repx	0	TRPA31A	31	A		TRP	ALA	-0.120896
USER	2kcf_repx	0	TRPA31C	31	A		TRP	CYS	-0.236953
USER	2kcf_repx	0	TRPA31D	31	A		TRP	ASP	0.429166
USER	2kcf_repx	0	TRPA31E	31	A		TRP	GLU	-0.227457
USER	2kcf_repx	0	TRPA31F	31	A		TRP	PHE	-0.407042
USER	2kcf_repx	0	TRPA31G	31	A		TRP	GLY	-0.390997
USER	2kcf_repx	0	TRPA31H	31	A		TRP	HIS	0.285713
USER	2kcf_repx	0	TRPA31I	31	A		TRP	ILE	0.247839
USER	2kcf_repx	0	TRPA31K	31	A		TRP	LYS	-0.687665
USER	2kcf_repx	0	TRPA31L	31	A		TRP	LEU	-0.522548
USER	2kcf_repx	0	TRPA31M	31	A		TRP	MET	0.0653161
USER	2kcf_repx	0	TRPA31N	31	A		TRP	ASN	-0.80802
USER	2kcf_repx	0	TRPA31P	31	A		TRP	PRO	-0.101951
USER	2kcf_repx	0	TRPA31Q	31	A		TRP	GLN	-0.390337
USER	2kcf_repx	0	TRPA31R	31	A		TRP	ARG	-0.871644
USER	2kcf_repx	0	TRPA31S	31	A		TRP	SER	-0.786356
USER	2kcf_repx	0	TRPA31T	31	A		TRP	THR	-0.774171
USER	2kcf_repx	0	TRPA31V	31	A		TRP	VAL	0.13285
USER	2kcf_repx	0	TRPA31Y	31	A		TRP	TYR	0.0347103
USER	2kcf_repx	0	GLUA32A	32	A		GLU	ALA	-0.279204
USER	2kcf_repx	0	GLUA32C	32	A		GLU	CYS	0.788779
USER	2kcf_repx	0	GLUA32D	32	A		GLU	ASP	-0.988016
USER	2kcf_repx	0	GLUA32F	32	A		GLU	PHE	-0.423143
USER	2kcf_repx	0	GLUA32G	32	A		GLU	GLY	-0.674067
USER	2kcf_repx	0	GLUA32H	32	A		GLU	HIS	0.201821
USER	2kcf_repx	0	GLUA32I	32	A		GLU	ILE	2.87807
USER	2kcf_repx	0	GLUA32K	32	A		GLU	LYS	-0.40221
USER	2kcf_repx	0	GLUA32L	32	A		GLU	LEU	-0.412251
USER	2kcf_repx	0	GLUA32M	32	A		GLU	MET	-0.675594
USER	2kcf_repx	0	GLUA32N	32	A		GLU	ASN	-1.23
USER	2kcf_repx	0	GLUA32P	32	A		GLU	PRO	-0.741021
USER	2kcf_repx	0	GLUA32Q	32	A		GLU	GLN	0.617839
USER	2kcf_repx	0	GLUA32R	32	A		GLU	ARG	-0.129766
USER	2kcf_repx	0	GLUA32S	32	A		GLU	SER	-0.546917
USER	2kcf_repx	0	GLUA32T	32	A		GLU	THR	4.06376
USER	2kcf_repx	0	GLUA32V	32	A		GLU	VAL	0.604206
USER	2kcf_repx	0	GLUA32W	32	A		GLU	TRP	0.359019
USER	2kcf_repx	0	GLUA32Y	32	A		GLU	TYR	-0.269192
USER	2kcf_repx	0	ARGA33A	33	A		ARG	ALA	0.691784
USER	2kcf_repx	0	ARGA33C	33	A		ARG	CYS	0.357995
USER	2kcf_repx	0	ARGA33D	33	A		ARG	ASP	-0.12677
USER	2kcf_repx	0	ARGA33E	33	A		ARG	GLU	-0.564803
USER	2kcf_repx	0	ARGA33F	33	A		ARG	PHE	-0.399262
USER	2kcf_repx	0	ARGA33G	33	A		ARG	GLY	1.45933
USER	2kcf_repx	0	ARGA33H	33	A		ARG	HIS	-0.304878
USER	2kcf_repx	0	ARGA33I	33	A		ARG	ILE	-0.200645
USER	2kcf_repx	0	ARGA33K	33	A		ARG	LYS	-0.449729
USER	2kcf_repx	0	ARGA33L	33	A		ARG	LEU	-0.16571
USER	2kcf_repx	0	ARGA33M	33	A		ARG	MET	-0.0402471
USER	2kcf_repx	0	ARGA33N	33	A		ARG	ASN	0.0615867
USER	2kcf_repx	0	ARGA33P	33	A		ARG	PRO	1.0814
USER	2kcf_repx	0	ARGA33Q	33	A		ARG	GLN	-0.0770707
USER	2kcf_repx	0	ARGA33S	33	A		ARG	SER	0.269371
USER	2kcf_repx	0	ARGA33T	33	A		ARG	THR	-0.438691
USER	2kcf_repx	0	ARGA33V	33	A		ARG	VAL	-0.139966
USER	2kcf_repx	0	ARGA33W	33	A		ARG	TRP	0.442957
USER	2kcf_repx	0	ARGA33Y	33	A		ARG	TYR	-0.0536853
USER	2kcf_repx	0	PROA34A	34	A		PRO	ALA	2.38067
USER	2kcf_repx	0	PROA34C	34	A		PRO	CYS	3.0166
USER	2kcf_repx	0	PROA34D	34	A		PRO	ASP	4.36178
USER	2kcf_repx	0	PROA34E	34	A		PRO	GLU	3.26671
USER	2kcf_repx	0	PROA34F	34	A		PRO	PHE	2.3085
USER	2kcf_repx	0	PROA34G	34	A		PRO	GLY	2.4463
USER	2kcf_repx	0	PROA34H	34	A		PRO	HIS	4.14014
USER	2kcf_repx	0	PROA34I	34	A		PRO	ILE	6.58963
USER	2kcf_repx	0	PROA34K	34	A		PRO	LYS	3.91948
USER	2kcf_repx	0	PROA34L	34	A		PRO	LEU	5.56759
USER	2kcf_repx	0	PROA34M	34	A		PRO	MET	2.68413
USER	2kcf_repx	0	PROA34N	34	A		PRO	ASN	4.13484
USER	2kcf_repx	0	PROA34Q	34	A		PRO	GLN	3.54221
USER	2kcf_repx	0	PROA34R	34	A		PRO	ARG	4.34493
USER	2kcf_repx	0	PROA34S	34	A		PRO	SER	3.65912
USER	2kcf_repx	0	PROA34T	34	A		PRO	THR	5.12608
USER	2kcf_repx	0	PROA34V	34	A		PRO	VAL	6.16962
USER	2kcf_repx	0	PROA34W	34	A		PRO	TRP	4.05595
USER	2kcf_repx	0	PROA34Y	34	A		PRO	TYR	2.67094
USER	2kcf_repx	0	SERA35A	35	A		SER	ALA	0.822317
USER	2kcf_repx	0	SERA35C	35	A		SER	CYS	0.325899
USER	2kcf_repx	0	SERA35D	35	A		SER	ASP	0.306682
USER	2kcf_repx	0	SERA35E	35	A		SER	GLU	0.713424
USER	2kcf_repx	0	SERA35F	35	A		SER	PHE	0.647129
USER	2kcf_repx	0	SERA35G	35	A		SER	GLY	0.331398
USER	2kcf_repx	0	SERA35H	35	A		SER	HIS	0.82433
USER	2kcf_repx	0	SERA35I	35	A		SER	ILE	1.50097
USER	2kcf_repx	0	SERA35K	35	A		SER	LYS	1.93846
USER	2kcf_repx	0	SERA35L	35	A		SER	LEU	0.915233
USER	2kcf_repx	0	SERA35M	35	A		SER	MET	1.96873
USER	2kcf_repx	0	SERA35N	35	A		SER	ASN	0.854146
USER	2kcf_repx	0	SERA35P	35	A		SER	PRO	3.49876
USER	2kcf_repx	0	SERA35Q	35	A		SER	GLN	1.86976
USER	2kcf_repx	0	SERA35R	35	A		SER	ARG	0.593124
USER	2kcf_repx	0	SERA35T	35	A		SER	THR	1.82334
USER	2kcf_repx	0	SERA35V	35	A		SER	VAL	3.22172
USER	2kcf_repx	0	SERA35W	35	A		SER	TRP	2.16565
USER	2kcf_repx	0	SERA35Y	35	A		SER	TYR	0.725694
USER	2kcf_repx	0	GLYA36A	36	A		GLY	ALA	1.81618
USER	2kcf_repx	0	GLYA36C	36	A		GLY	CYS	2.1057
USER	2kcf_repx	0	GLYA36D	36	A		GLY	ASP	2.07321
USER	2kcf_repx	0	GLYA36E	36	A		GLY	GLU	2.05567
USER	2kcf_repx	0	GLYA36F	36	A		GLY	PHE	2.07976
USER	2kcf_repx	0	GLYA36H	36	A		GLY	HIS	2.17756
USER	2kcf_repx	0	GLYA36I	36	A		GLY	ILE	2.41192
USER	2kcf_repx	0	GLYA36K	36	A		GLY	LYS	2.05702
USER	2kcf_repx	0	GLYA36L	36	A		GLY	LEU	2.29231
USER	2kcf_repx	0	GLYA36M	36	A		GLY	MET	1.97461
USER	2kcf_repx	0	GLYA36N	36	A		GLY	ASN	2.18507
USER	2kcf_repx	0	GLYA36P	36	A		GLY	PRO	3.3512
USER	2kcf_repx	0	GLYA36Q	36	A		GLY	GLN	2.17477
USER	2kcf_repx	0	GLYA36R	36	A		GLY	ARG	2.01145
USER	2kcf_repx	0	GLYA36S	36	A		GLY	SER	2.08019
USER	2kcf_repx	0	GLYA36T	36	A		GLY	THR	2.26792
USER	2kcf_repx	0	GLYA36V	36	A		GLY	VAL	2.4761
USER	2kcf_repx	0	GLYA36W	36	A		GLY	TRP	2.04663
USER	2kcf_repx	0	GLYA36Y	36	A		GLY	TYR	2.08586
