## Supplementary material for "Validating folding energy estimates as a method for variant interpretation": pin1_2lb3_ddg_background.csv

source	pdb	score	pdb_mut	pdb_rid	pdb_chain	gene_no	mut_from	mut_to	ddg
USER	2lb3_repx	0	LYSA10A	10	A		LYS	ALA	0.228511
USER	2lb3_repx	0	LYSA10C	10	A		LYS	CYS	0.157135
USER	2lb3_repx	0	LYSA10D	10	A		LYS	ASP	0.0594137
USER	2lb3_repx	0	LYSA10E	10	A		LYS	GLU	0.137536
USER	2lb3_repx	0	LYSA10F	10	A		LYS	PHE	0.205266
USER	2lb3_repx	0	LYSA10G	10	A		LYS	GLY	0.253129
USER	2lb3_repx	0	LYSA10H	10	A		LYS	HIS	0.123471
USER	2lb3_repx	0	LYSA10I	10	A		LYS	ILE	0.19762
USER	2lb3_repx	0	LYSA10L	10	A		LYS	LEU	0.182404
USER	2lb3_repx	0	LYSA10M	10	A		LYS	MET	-0.177329
USER	2lb3_repx	0	LYSA10N	10	A		LYS	ASN	0.0960664
USER	2lb3_repx	0	LYSA10P	10	A		LYS	PRO	0.229896
USER	2lb3_repx	0	LYSA10Q	10	A		LYS	GLN	0.207722
USER	2lb3_repx	0	LYSA10R	10	A		LYS	ARG	0.0145454
USER	2lb3_repx	0	LYSA10S	10	A		LYS	SER	0.183988
USER	2lb3_repx	0	LYSA10T	10	A		LYS	THR	0.224113
USER	2lb3_repx	0	LYSA10V	10	A		LYS	VAL	0.286007
USER	2lb3_repx	0	LYSA10W	10	A		LYS	TRP	-0.365918
USER	2lb3_repx	0	LYSA10Y	10	A		LYS	TYR	0.233425
USER	2lb3_repx	0	LEUA11A	11	A		LEU	ALA	2.0044
USER	2lb3_repx	0	LEUA11C	11	A		LEU	CYS	1.86269
USER	2lb3_repx	0	LEUA11D	11	A		LEU	ASP	0.714887
USER	2lb3_repx	0	LEUA11E	11	A		LEU	GLU	0.735647
USER	2lb3_repx	0	LEUA11F	11	A		LEU	PHE	1.4871
USER	2lb3_repx	0	LEUA11G	11	A		LEU	GLY	2.36477
USER	2lb3_repx	0	LEUA11H	11	A		LEU	HIS	2.01993
USER	2lb3_repx	0	LEUA11I	11	A		LEU	ILE	2.73007
USER	2lb3_repx	0	LEUA11K	11	A		LEU	LYS	2.15855
USER	2lb3_repx	0	LEUA11M	11	A		LEU	MET	0.743736
USER	2lb3_repx	0	LEUA11N	11	A		LEU	ASN	1.61165
USER	2lb3_repx	0	LEUA11P	11	A		LEU	PRO	2.14166
USER	2lb3_repx	0	LEUA11Q	11	A		LEU	GLN	1.59477
USER	2lb3_repx	0	LEUA11R	11	A		LEU	ARG	2.9396
USER	2lb3_repx	0	LEUA11S	11	A		LEU	SER	2.02859
USER	2lb3_repx	0	LEUA11T	11	A		LEU	THR	2.47024
USER	2lb3_repx	0	LEUA11V	11	A		LEU	VAL	2.04763
USER	2lb3_repx	0	LEUA11W	11	A		LEU	TRP	2.07735
USER	2lb3_repx	0	LEUA11Y	11	A		LEU	TYR	1.80667
USER	2lb3_repx	0	PROA12A	12	A		PRO	ALA	1.75245
USER	2lb3_repx	0	PROA12C	12	A		PRO	CYS	2.09865
USER	2lb3_repx	0	PROA12D	12	A		PRO	ASP	1.4204
USER	2lb3_repx	0	PROA12E	12	A		PRO	GLU	1.67147
USER	2lb3_repx	0	PROA12F	12	A		PRO	PHE	0.976865
USER	2lb3_repx	0	PROA12G	12	A		PRO	GLY	2.5487
USER	2lb3_repx	0	PROA12H	12	A		PRO	HIS	1.71547
USER	2lb3_repx	0	PROA12I	12	A		PRO	ILE	1.44878
USER	2lb3_repx	0	PROA12K	12	A		PRO	LYS	1.29653
USER	2lb3_repx	0	PROA12L	12	A		PRO	LEU	1.0388
USER	2lb3_repx	0	PROA12M	12	A		PRO	MET	0.545353
USER	2lb3_repx	0	PROA12N	12	A		PRO	ASN	2.04647
USER	2lb3_repx	0	PROA12Q	12	A		PRO	GLN	1.82391
USER	2lb3_repx	0	PROA12R	12	A		PRO	ARG	1.56826
USER	2lb3_repx	0	PROA12S	12	A		PRO	SER	2.29915
USER	2lb3_repx	0	PROA12T	12	A		PRO	THR	2.26913
USER	2lb3_repx	0	PROA12V	12	A		PRO	VAL	2.14521
USER	2lb3_repx	0	PROA12W	12	A		PRO	TRP	1.08035
USER	2lb3_repx	0	PROA12Y	12	A		PRO	TYR	1.10537
USER	2lb3_repx	0	PROA13A	13	A		PRO	ALA	0.823167
USER	2lb3_repx	0	PROA13C	13	A		PRO	CYS	0.93571
USER	2lb3_repx	0	PROA13D	13	A		PRO	ASP	0.748788
USER	2lb3_repx	0	PROA13E	13	A		PRO	GLU	0.109727
USER	2lb3_repx	0	PROA13F	13	A		PRO	PHE	0.692551
USER	2lb3_repx	0	PROA13G	13	A		PRO	GLY	0.855557
USER	2lb3_repx	0	PROA13H	13	A		PRO	HIS	0.935268
USER	2lb3_repx	0	PROA13I	13	A		PRO	ILE	1.19949
USER	2lb3_repx	0	PROA13K	13	A		PRO	LYS	0.877434
USER	2lb3_repx	0	PROA13L	13	A		PRO	LEU	0.911392
USER	2lb3_repx	0	PROA13M	13	A		PRO	MET	1.11484
USER	2lb3_repx	0	PROA13N	13	A		PRO	ASN	0.963996
USER	2lb3_repx	0	PROA13Q	13	A		PRO	GLN	0.433791
USER	2lb3_repx	0	PROA13R	13	A		PRO	ARG	0.864165
USER	2lb3_repx	0	PROA13S	13	A		PRO	SER	0.783739
USER	2lb3_repx	0	PROA13T	13	A		PRO	THR	1.02942
USER	2lb3_repx	0	PROA13V	13	A		PRO	VAL	1.07101
USER	2lb3_repx	0	PROA13W	13	A		PRO	TRP	0.653163
USER	2lb3_repx	0	PROA13Y	13	A		PRO	TYR	0.706278
USER	2lb3_repx	0	GLYA14A	14	A		GLY	ALA	-0.321578
USER	2lb3_repx	0	GLYA14C	14	A		GLY	CYS	-0.285855
USER	2lb3_repx	0	GLYA14D	14	A		GLY	ASP	0.246763
USER	2lb3_repx	0	GLYA14E	14	A		GLY	GLU	-0.375217
USER	2lb3_repx	0	GLYA14F	14	A		GLY	PHE	-1.69296
USER	2lb3_repx	0	GLYA14H	14	A		GLY	HIS	0.636572
USER	2lb3_repx	0	GLYA14I	14	A		GLY	ILE	-0.427301
USER	2lb3_repx	0	GLYA14K	14	A		GLY	LYS	-1.74489
USER	2lb3_repx	0	GLYA14L	14	A		GLY	LEU	-0.476037
USER	2lb3_repx	0	GLYA14M	14	A		GLY	MET	-1.57079
USER	2lb3_repx	0	GLYA14N	14	A		GLY	ASN	-0.0167034
USER	2lb3_repx	0	GLYA14P	14	A		GLY	PRO	-0.944545
USER	2lb3_repx	0	GLYA14Q	14	A		GLY	GLN	-0.357546
USER	2lb3_repx	0	GLYA14R	14	A		GLY	ARG	-1.04341
USER	2lb3_repx	0	GLYA14S	14	A		GLY	SER	0.47022
USER	2lb3_repx	0	GLYA14T	14	A		GLY	THR	1.43665
USER	2lb3_repx	0	GLYA14V	14	A		GLY	VAL	-0.175407
USER	2lb3_repx	0	GLYA14W	14	A		GLY	TRP	-0.929884
USER	2lb3_repx	0	GLYA14Y	14	A		GLY	TYR	-1.5654
USER	2lb3_repx	0	TRPA15A	15	A		TRP	ALA	1.87469
USER	2lb3_repx	0	TRPA15C	15	A		TRP	CYS	1.59136
USER	2lb3_repx	0	TRPA15D	15	A		TRP	ASP	3.10985
USER	2lb3_repx	0	TRPA15E	15	A		TRP	GLU	2.43094
USER	2lb3_repx	0	TRPA15F	15	A		TRP	PHE	-2.08952
USER	2lb3_repx	0	TRPA15G	15	A		TRP	GLY	2.93927
USER	2lb3_repx	0	TRPA15H	15	A		TRP	HIS	0.576209
USER	2lb3_repx	0	TRPA15I	15	A		TRP	ILE	1.57362
USER	2lb3_repx	0	TRPA15K	15	A		TRP	LYS	2.19263
USER	2lb3_repx	0	TRPA15L	15	A		TRP	LEU	-0.714479
USER	2lb3_repx	0	TRPA15M	15	A		TRP	MET	-0.400244
USER	2lb3_repx	0	TRPA15N	15	A		TRP	ASN	1.55257
USER	2lb3_repx	0	TRPA15P	15	A		TRP	PRO	5.15322
USER	2lb3_repx	0	TRPA15Q	15	A		TRP	GLN	2.10749
USER	2lb3_repx	0	TRPA15R	15	A		TRP	ARG	2.39046
USER	2lb3_repx	0	TRPA15S	15	A		TRP	SER	2.44064
USER	2lb3_repx	0	TRPA15T	15	A		TRP	THR	2.05147
USER	2lb3_repx	0	TRPA15V	15	A		TRP	VAL	2.05819
USER	2lb3_repx	0	TRPA15Y	15	A		TRP	TYR	-1.49194
USER	2lb3_repx	0	GLUA16A	16	A		GLU	ALA	0.3394
USER	2lb3_repx	0	GLUA16C	16	A		GLU	CYS	0.252443
USER	2lb3_repx	0	GLUA16D	16	A		GLU	ASP	0.808211
USER	2lb3_repx	0	GLUA16F	16	A		GLU	PHE	-0.888571
USER	2lb3_repx	0	GLUA16G	16	A		GLU	GLY	1.1525
USER	2lb3_repx	0	GLUA16H	16	A		GLU	HIS	0.457773
USER	2lb3_repx	0	GLUA16I	16	A		GLU	ILE	-0.524373
USER	2lb3_repx	0	GLUA16K	16	A		GLU	LYS	-0.539769
USER	2lb3_repx	0	GLUA16L	16	A		GLU	LEU	-0.296392
USER	2lb3_repx	0	GLUA16M	16	A		GLU	MET	-0.887621
USER	2lb3_repx	0	GLUA16N	16	A		GLU	ASN	-0.147982
USER	2lb3_repx	0	GLUA16P	16	A		GLU	PRO	6.55219
USER	2lb3_repx	0	GLUA16Q	16	A		GLU	GLN	-0.216213
USER	2lb3_repx	0	GLUA16R	16	A		GLU	ARG	-0.221313
USER	2lb3_repx	0	GLUA16S	16	A		GLU	SER	-0.0652725
USER	2lb3_repx	0	GLUA16T	16	A		GLU	THR	-0.703731
USER	2lb3_repx	0	GLUA16V	16	A		GLU	VAL	-0.38338
USER	2lb3_repx	0	GLUA16W	16	A		GLU	TRP	-0.879641
USER	2lb3_repx	0	GLUA16Y	16	A		GLU	TYR	-0.57231
USER	2lb3_repx	0	LYSA17A	17	A		LYS	ALA	1.21291
USER	2lb3_repx	0	LYSA17C	17	A		LYS	CYS	0.665798
USER	2lb3_repx	0	LYSA17D	17	A		LYS	ASP	1.14122
USER	2lb3_repx	0	LYSA17E	17	A		LYS	GLU	0.438896
USER	2lb3_repx	0	LYSA17F	17	A		LYS	PHE	2.32112
USER	2lb3_repx	0	LYSA17G	17	A		LYS	GLY	1.34898
USER	2lb3_repx	0	LYSA17H	17	A		LYS	HIS	2.06114
USER	2lb3_repx	0	LYSA17I	17	A		LYS	ILE	1.03945
USER	2lb3_repx	0	LYSA17L	17	A		LYS	LEU	0.14627
USER	2lb3_repx	0	LYSA17M	17	A		LYS	MET	0.279437
USER	2lb3_repx	0	LYSA17N	17	A		LYS	ASN	0.246418
USER	2lb3_repx	0	LYSA17P	17	A		LYS	PRO	1.87908
USER	2lb3_repx	0	LYSA17Q	17	A		LYS	GLN	0.239231
USER	2lb3_repx	0	LYSA17R	17	A		LYS	ARG	0.33081
USER	2lb3_repx	0	LYSA17S	17	A		LYS	SER	1.21936
USER	2lb3_repx	0	LYSA17T	17	A		LYS	THR	1.30099
USER	2lb3_repx	0	LYSA17V	17	A		LYS	VAL	1.51439
USER	2lb3_repx	0	LYSA17W	17	A		LYS	TRP	2.1679
USER	2lb3_repx	0	LYSA17Y	17	A		LYS	TYR	2.2783
USER	2lb3_repx	0	ARGA18A	18	A		ARG	ALA	0.46263
USER	2lb3_repx	0	ARGA18C	18	A		ARG	CYS	0.597861
USER	2lb3_repx	0	ARGA18D	18	A		ARG	ASP	1.72892
USER	2lb3_repx	0	ARGA18E	18	A		ARG	GLU	0.93611
USER	2lb3_repx	0	ARGA18F	18	A		ARG	PHE	0.916534
USER	2lb3_repx	0	ARGA18G	18	A		ARG	GLY	-2.30033
USER	2lb3_repx	0	ARGA18H	18	A		ARG	HIS	0.679612
USER	2lb3_repx	0	ARGA18I	18	A		ARG	ILE	3.46022
USER	2lb3_repx	0	ARGA18K	18	A		ARG	LYS	0.625945
USER	2lb3_repx	0	ARGA18L	18	A		ARG	LEU	0.982034
USER	2lb3_repx	0	ARGA18M	18	A		ARG	MET	0.8295
USER	2lb3_repx	0	ARGA18N	18	A		ARG	ASN	0.805368
USER	2lb3_repx	0	ARGA18P	18	A		ARG	PRO	5.11754
USER	2lb3_repx	0	ARGA18Q	18	A		ARG	GLN	0.615411
USER	2lb3_repx	0	ARGA18S	18	A		ARG	SER	-0.305061
USER	2lb3_repx	0	ARGA18T	18	A		ARG	THR	1.67219
USER	2lb3_repx	0	ARGA18V	18	A		ARG	VAL	3.48412
USER	2lb3_repx	0	ARGA18W	18	A		ARG	TRP	1.47402
USER	2lb3_repx	0	ARGA18Y	18	A		ARG	TYR	1.00636
USER	2lb3_repx	0	META19A	19	A		MET	ALA	0.824821
USER	2lb3_repx	0	META19C	19	A		MET	CYS	0.7619
USER	2lb3_repx	0	META19D	19	A		MET	ASP	1.42012
USER	2lb3_repx	0	META19E	19	A		MET	GLU	0.891071
USER	2lb3_repx	0	META19F	19	A		MET	PHE	-0.279054
USER	2lb3_repx	0	META19G	19	A		MET	GLY	0.968301
USER	2lb3_repx	0	META19H	19	A		MET	HIS	1.01064
USER	2lb3_repx	0	META19I	19	A		MET	ILE	0.32989
USER	2lb3_repx	0	META19K	19	A		MET	LYS	0.257663
USER	2lb3_repx	0	META19L	19	A		MET	LEU	-0.0351018
USER	2lb3_repx	0	META19N	19	A		MET	ASN	1.08402
USER	2lb3_repx	0	META19P	19	A		MET	PRO	-0.0284591
USER	2lb3_repx	0	META19Q	19	A		MET	GLN	0.672387
USER	2lb3_repx	0	META19R	19	A		MET	ARG	0.4349
USER	2lb3_repx	0	META19S	19	A		MET	SER	1.06961
USER	2lb3_repx	0	META19T	19	A		MET	THR	0.920624
USER	2lb3_repx	0	META19V	19	A		MET	VAL	0.809759
USER	2lb3_repx	0	META19W	19	A		MET	TRP	0.362517
USER	2lb3_repx	0	META19Y	19	A		MET	TYR	-0.215912
USER	2lb3_repx	0	SERA20A	20	A		SER	ALA	-0.492714
USER	2lb3_repx	0	SERA20C	20	A		SER	CYS	-0.719186
USER	2lb3_repx	0	SERA20D	20	A		SER	ASP	1.58204
USER	2lb3_repx	0	SERA20E	20	A		SER	GLU	3.52238
USER	2lb3_repx	0	SERA20F	20	A		SER	PHE	18.2224
USER	2lb3_repx	0	SERA20G	20	A		SER	GLY	0.521638
USER	2lb3_repx	0	SERA20H	20	A		SER	HIS	13.0225
USER	2lb3_repx	0	SERA20I	20	A		SER	ILE	4.59015
USER	2lb3_repx	0	SERA20K	20	A		SER	LYS	3.78975
USER	2lb3_repx	0	SERA20L	20	A		SER	LEU	2.90557
USER	2lb3_repx	0	SERA20M	20	A		SER	MET	-1.41828
USER	2lb3_repx	0	SERA20N	20	A		SER	ASN	-0.727535
USER	2lb3_repx	0	SERA20P	20	A		SER	PRO	5.78403
USER	2lb3_repx	0	SERA20Q	20	A		SER	GLN	2.01872
USER	2lb3_repx	0	SERA20R	20	A		SER	ARG	2.87547
USER	2lb3_repx	0	SERA20T	20	A		SER	THR	2.1745
USER	2lb3_repx	0	SERA20V	20	A		SER	VAL	3.09012
USER	2lb3_repx	0	SERA20W	20	A		SER	TRP	22.255
USER	2lb3_repx	0	SERA20Y	20	A		SER	TYR	22.8492
USER	2lb3_repx	0	ARGA21A	21	A		ARG	ALA	0.930501
USER	2lb3_repx	0	ARGA21C	21	A		ARG	CYS	0.975803
USER	2lb3_repx	0	ARGA21D	21	A		ARG	ASP	1.824
USER	2lb3_repx	0	ARGA21E	21	A		ARG	GLU	1.54178
USER	2lb3_repx	0	ARGA21F	21	A		ARG	PHE	1.08575
USER	2lb3_repx	0	ARGA21G	21	A		ARG	GLY	0.673809
USER	2lb3_repx	0	ARGA21H	21	A		ARG	HIS	0.824158
USER	2lb3_repx	0	ARGA21I	21	A		ARG	ILE	1.60981
USER	2lb3_repx	0	ARGA21K	21	A		ARG	LYS	0.634531
USER	2lb3_repx	0	ARGA21L	21	A		ARG	LEU	0.968644
USER	2lb3_repx	0	ARGA21M	21	A		ARG	MET	0.904207
USER	2lb3_repx	0	ARGA21N	21	A		ARG	ASN	0.974399
USER	2lb3_repx	0	ARGA21P	21	A		ARG	PRO	0.808038
USER	2lb3_repx	0	ARGA21Q	21	A		ARG	GLN	0.861388
USER	2lb3_repx	0	ARGA21S	21	A		ARG	SER	-0.33717
USER	2lb3_repx	0	ARGA21T	21	A		ARG	THR	0.454435
USER	2lb3_repx	0	ARGA21V	21	A		ARG	VAL	1.88306
USER	2lb3_repx	0	ARGA21W	21	A		ARG	TRP	1.17745
USER	2lb3_repx	0	ARGA21Y	21	A		ARG	TYR	1.04147
USER	2lb3_repx	0	SERA22A	22	A		SER	ALA	-0.764259
USER	2lb3_repx	0	SERA22C	22	A		SER	CYS	-0.383943
USER	2lb3_repx	0	SERA22D	22	A		SER	ASP	0.104668
USER	2lb3_repx	0	SERA22E	22	A		SER	GLU	0.482994
USER	2lb3_repx	0	SERA22F	22	A		SER	PHE	-1.07025
USER	2lb3_repx	0	SERA22G	22	A		SER	GLY	-0.65185
USER	2lb3_repx	0	SERA22H	22	A		SER	HIS	-0.242517
USER	2lb3_repx	0	SERA22I	22	A		SER	ILE	0.415943
USER	2lb3_repx	0	SERA22K	22	A		SER	LYS	-0.995015
USER	2lb3_repx	0	SERA22L	22	A		SER	LEU	0.647796
USER	2lb3_repx	0	SERA22M	22	A		SER	MET	-0.657644
USER	2lb3_repx	0	SERA22N	22	A		SER	ASN	-1.91896
USER	2lb3_repx	0	SERA22P	22	A		SER	PRO	1.35112
USER	2lb3_repx	0	SERA22Q	22	A		SER	GLN	-0.247271
USER	2lb3_repx	0	SERA22R	22	A		SER	ARG	-1.53964
USER	2lb3_repx	0	SERA22T	22	A		SER	THR	0.617195
USER	2lb3_repx	0	SERA22V	22	A		SER	VAL	-1.05474
USER	2lb3_repx	0	SERA22W	22	A		SER	TRP	-0.600663
USER	2lb3_repx	0	SERA22Y	22	A		SER	TYR	-0.0801923
USER	2lb3_repx	0	SERA23A	23	A		SER	ALA	0.0556072
USER	2lb3_repx	0	SERA23C	23	A		SER	CYS	0.127302
USER	2lb3_repx	0	SERA23D	23	A		SER	ASP	0.258244
USER	2lb3_repx	0	SERA23E	23	A		SER	GLU	0.211546
USER	2lb3_repx	0	SERA23F	23	A		SER	PHE	-1.73699
USER	2lb3_repx	0	SERA23G	23	A		SER	GLY	0.0783742
USER	2lb3_repx	0	SERA23H	23	A		SER	HIS	-0.324731
USER	2lb3_repx	0	SERA23I	23	A		SER	ILE	-0.0485188
USER	2lb3_repx	0	SERA23K	23	A		SER	LYS	-0.801934
USER	2lb3_repx	0	SERA23L	23	A		SER	LEU	-1.17151
USER	2lb3_repx	0	SERA23M	23	A		SER	MET	-0.628974
USER	2lb3_repx	0	SERA23N	23	A		SER	ASN	0.0909318
USER	2lb3_repx	0	SERA23P	23	A		SER	PRO	-1.17384
USER	2lb3_repx	0	SERA23Q	23	A		SER	GLN	-0.227778
USER	2lb3_repx	0	SERA23R	23	A		SER	ARG	-0.377521
USER	2lb3_repx	0	SERA23T	23	A		SER	THR	0.91908
USER	2lb3_repx	0	SERA23V	23	A		SER	VAL	0.0570311
USER	2lb3_repx	0	SERA23W	23	A		SER	TRP	0.222868
USER	2lb3_repx	0	SERA23Y	23	A		SER	TYR	-1.38333
USER	2lb3_repx	0	GLYA24A	24	A		GLY	ALA	2.02954
USER	2lb3_repx	0	GLYA24C	24	A		GLY	CYS	2.09767
USER	2lb3_repx	0	GLYA24D	24	A		GLY	ASP	2.33062
USER	2lb3_repx	0	GLYA24E	24	A		GLY	GLU	2.20715
USER	2lb3_repx	0	GLYA24F	24	A		GLY	PHE	2.0342
USER	2lb3_repx	0	GLYA24H	24	A		GLY	HIS	2.13249
USER	2lb3_repx	0	GLYA24I	24	A		GLY	ILE	3.10257
USER	2lb3_repx	0	GLYA24K	24	A		GLY	LYS	1.34254
USER	2lb3_repx	0	GLYA24L	24	A		GLY	LEU	2.17515
USER	2lb3_repx	0	GLYA24M	24	A		GLY	MET	1.9459
USER	2lb3_repx	0	GLYA24N	24	A		GLY	ASN	2.23061
USER	2lb3_repx	0	GLYA24P	24	A		GLY	PRO	5.6689
USER	2lb3_repx	0	GLYA24Q	24	A		GLY	GLN	1.65869
USER	2lb3_repx	0	GLYA24R	24	A		GLY	ARG	1.18076
USER	2lb3_repx	0	GLYA24S	24	A		GLY	SER	2.14882
USER	2lb3_repx	0	GLYA24T	24	A		GLY	THR	3.07942
USER	2lb3_repx	0	GLYA24V	24	A		GLY	VAL	3.16854
USER	2lb3_repx	0	GLYA24W	24	A		GLY	TRP	2.11027
USER	2lb3_repx	0	GLYA24Y	24	A		GLY	TYR	2.11203
USER	2lb3_repx	0	ARGA25A	25	A		ARG	ALA	0.472536
USER	2lb3_repx	0	ARGA25C	25	A		ARG	CYS	0.981608
USER	2lb3_repx	0	ARGA25D	25	A		ARG	ASP	3.58822
USER	2lb3_repx	0	ARGA25E	25	A		ARG	GLU	2.69071
USER	2lb3_repx	0	ARGA25F	25	A		ARG	PHE	0.861571
USER	2lb3_repx	0	ARGA25G	25	A		ARG	GLY	0.170709
USER	2lb3_repx	0	ARGA25H	25	A		ARG	HIS	1.34886
USER	2lb3_repx	0	ARGA25I	25	A		ARG	ILE	4.62995
USER	2lb3_repx	0	ARGA25K	25	A		ARG	LYS	0.839785
USER	2lb3_repx	0	ARGA25L	25	A		ARG	LEU	0.707839
USER	2lb3_repx	0	ARGA25M	25	A		ARG	MET	0.680014
USER	2lb3_repx	0	ARGA25N	25	A		ARG	ASN	1.16514
USER	2lb3_repx	0	ARGA25P	25	A		ARG	PRO	2.46259
USER	2lb3_repx	0	ARGA25Q	25	A		ARG	GLN	0.978092
USER	2lb3_repx	0	ARGA25S	25	A		ARG	SER	2.22087
USER	2lb3_repx	0	ARGA25T	25	A		ARG	THR	3.7567
USER	2lb3_repx	0	ARGA25V	25	A		ARG	VAL	1.67889
USER	2lb3_repx	0	ARGA25W	25	A		ARG	TRP	1.32005
USER	2lb3_repx	0	ARGA25Y	25	A		ARG	TYR	1.22878
USER	2lb3_repx	0	VALA26A	26	A		VAL	ALA	1.34794
USER	2lb3_repx	0	VALA26C	26	A		VAL	CYS	0.671794
USER	2lb3_repx	0	VALA26D	26	A		VAL	ASP	1.61666
USER	2lb3_repx	0	VALA26E	26	A		VAL	GLU	1.40305
USER	2lb3_repx	0	VALA26F	26	A		VAL	PHE	-0.717963
USER	2lb3_repx	0	VALA26G	26	A		VAL	GLY	1.45337
USER	2lb3_repx	0	VALA26H	26	A		VAL	HIS	2.29803
USER	2lb3_repx	0	VALA26I	26	A		VAL	ILE	0.526508
USER	2lb3_repx	0	VALA26K	26	A		VAL	LYS	1.63212
USER	2lb3_repx	0	VALA26L	26	A		VAL	LEU	-0.231248
USER	2lb3_repx	0	VALA26M	26	A		VAL	MET	0.397085
USER	2lb3_repx	0	VALA26N	26	A		VAL	ASN	2.639
USER	2lb3_repx	0	VALA26P	26	A		VAL	PRO	0.856848
USER	2lb3_repx	0	VALA26Q	26	A		VAL	GLN	1.79784
USER	2lb3_repx	0	VALA26R	26	A		VAL	ARG	2.02944
USER	2lb3_repx	0	VALA26S	26	A		VAL	SER	1.87942
USER	2lb3_repx	0	VALA26T	26	A		VAL	THR	1.92668
USER	2lb3_repx	0	VALA26W	26	A		VAL	TRP	0.893366
USER	2lb3_repx	0	VALA26Y	26	A		VAL	TYR	-1.44543
USER	2lb3_repx	0	TYRA27A	27	A		TYR	ALA	-5.59607
USER	2lb3_repx	0	TYRA27C	27	A		TYR	CYS	-5.34201
USER	2lb3_repx	0	TYRA27D	27	A		TYR	ASP	-2.83894
USER	2lb3_repx	0	TYRA27E	27	A		TYR	GLU	-2.85189
USER	2lb3_repx	0	TYRA27F	27	A		TYR	PHE	0.765928
USER	2lb3_repx	0	TYRA27G	27	A		TYR	GLY	-5.04914
USER	2lb3_repx	0	TYRA27H	27	A		TYR	HIS	0.0173435
USER	2lb3_repx	0	TYRA27I	27	A		TYR	ILE	-5.60857
USER	2lb3_repx	0	TYRA27K	27	A		TYR	LYS	-2.47356
USER	2lb3_repx	0	TYRA27L	27	A		TYR	LEU	-4.5816
USER	2lb3_repx	0	TYRA27M	27	A		TYR	MET	-6.23818
USER	2lb3_repx	0	TYRA27N	27	A		TYR	ASN	-3.4386
USER	2lb3_repx	0	TYRA27P	27	A		TYR	PRO	-4.13917
USER	2lb3_repx	0	TYRA27Q	27	A		TYR	GLN	-4.07
USER	2lb3_repx	0	TYRA27R	27	A		TYR	ARG	-3.44907
USER	2lb3_repx	0	TYRA27S	27	A		TYR	SER	-4.29431
USER	2lb3_repx	0	TYRA27T	27	A		TYR	THR	-4.54091
USER	2lb3_repx	0	TYRA27V	27	A		TYR	VAL	-5.82021
USER	2lb3_repx	0	TYRA27W	27	A		TYR	TRP	4.17545
USER	2lb3_repx	0	TYRA28A	28	A		TYR	ALA	3.20976
USER	2lb3_repx	0	TYRA28C	28	A		TYR	CYS	2.97486
USER	2lb3_repx	0	TYRA28D	28	A		TYR	ASP	4.42183
USER	2lb3_repx	0	TYRA28E	28	A		TYR	GLU	4.57246
USER	2lb3_repx	0	TYRA28F	28	A		TYR	PHE	1.86615
USER	2lb3_repx	0	TYRA28G	28	A		TYR	GLY	3.70416
USER	2lb3_repx	0	TYRA28H	28	A		TYR	HIS	3.20557
USER	2lb3_repx	0	TYRA28I	28	A		TYR	ILE	3.96282
USER	2lb3_repx	0	TYRA28K	28	A		TYR	LYS	4.2184
USER	2lb3_repx	0	TYRA28L	28	A		TYR	LEU	0.953378
USER	2lb3_repx	0	TYRA28M	28	A		TYR	MET	0.381133
USER	2lb3_repx	0	TYRA28N	28	A		TYR	ASN	3.59238
USER	2lb3_repx	0	TYRA28P	28	A		TYR	PRO	7.03067
USER	2lb3_repx	0	TYRA28Q	28	A		TYR	GLN	4.75551
USER	2lb3_repx	0	TYRA28R	28	A		TYR	ARG	4.6318
USER	2lb3_repx	0	TYRA28S	28	A		TYR	SER	4.91579
USER	2lb3_repx	0	TYRA28T	28	A		TYR	THR	5.03979
USER	2lb3_repx	0	TYRA28V	28	A		TYR	VAL	2.92033
USER	2lb3_repx	0	TYRA28W	28	A		TYR	TRP	1.12123
USER	2lb3_repx	0	PHEA29A	29	A		PHE	ALA	2.38789
USER	2lb3_repx	0	PHEA29C	29	A		PHE	CYS	1.84689
USER	2lb3_repx	0	PHEA29D	29	A		PHE	ASP	4.71599
USER	2lb3_repx	0	PHEA29E	29	A		PHE	GLU	5.12386
USER	2lb3_repx	0	PHEA29G	29	A		PHE	GLY	2.85779
USER	2lb3_repx	0	PHEA29H	29	A		PHE	HIS	2.45642
USER	2lb3_repx	0	PHEA29I	29	A		PHE	ILE	4.18828
USER	2lb3_repx	0	PHEA29K	29	A		PHE	LYS	3.00201
USER	2lb3_repx	0	PHEA29L	29	A		PHE	LEU	1.67628
USER	2lb3_repx	0	PHEA29M	29	A		PHE	MET	0.846594
USER	2lb3_repx	0	PHEA29N	29	A		PHE	ASN	3.40881
USER	2lb3_repx	0	PHEA29P	29	A		PHE	PRO	5.22118
USER	2lb3_repx	0	PHEA29Q	29	A		PHE	GLN	3.64066
USER	2lb3_repx	0	PHEA29R	29	A		PHE	ARG	3.16944
USER	2lb3_repx	0	PHEA29S	29	A		PHE	SER	3.38502
USER	2lb3_repx	0	PHEA29T	29	A		PHE	THR	2.52143
USER	2lb3_repx	0	PHEA29V	29	A		PHE	VAL	4.15219
USER	2lb3_repx	0	PHEA29W	29	A		PHE	TRP	4.51665
USER	2lb3_repx	0	PHEA29Y	29	A		PHE	TYR	4.88412
USER	2lb3_repx	0	ASNA30A	30	A		ASN	ALA	0.204162
USER	2lb3_repx	0	ASNA30C	30	A		ASN	CYS	0.555478
USER	2lb3_repx	0	ASNA30D	30	A		ASN	ASP	1.8829
USER	2lb3_repx	0	ASNA30E	30	A		ASN	GLU	0.112532
USER	2lb3_repx	0	ASNA30F	30	A		ASN	PHE	0.8616
USER	2lb3_repx	0	ASNA30G	30	A		ASN	GLY	0.38524
USER	2lb3_repx	0	ASNA30H	30	A		ASN	HIS	3.98516
USER	2lb3_repx	0	ASNA30I	30	A		ASN	ILE	0.293753
USER	2lb3_repx	0	ASNA30K	30	A		ASN	LYS	-0.530812
USER	2lb3_repx	0	ASNA30L	30	A		ASN	LEU	0.425776
USER	2lb3_repx	0	ASNA30M	30	A		ASN	MET	-0.700735
USER	2lb3_repx	0	ASNA30P	30	A		ASN	PRO	1.08891
USER	2lb3_repx	0	ASNA30Q	30	A		ASN	GLN	0.340533
USER	2lb3_repx	0	ASNA30R	30	A		ASN	ARG	0.0345377
USER	2lb3_repx	0	ASNA30S	30	A		ASN	SER	1.23084
USER	2lb3_repx	0	ASNA30T	30	A		ASN	THR	0.820412
USER	2lb3_repx	0	ASNA30V	30	A		ASN	VAL	0.564385
USER	2lb3_repx	0	ASNA30W	30	A		ASN	TRP	4.66605
USER	2lb3_repx	0	ASNA30Y	30	A		ASN	TYR	1.79746
USER	2lb3_repx	0	HISA31A	31	A		HIS	ALA	-0.849972
USER	2lb3_repx	0	HISA31C	31	A		HIS	CYS	-0.57338
USER	2lb3_repx	0	HISA31D	31	A		HIS	ASP	-0.119123
USER	2lb3_repx	0	HISA31E	31	A		HIS	GLU	-0.278106
USER	2lb3_repx	0	HISA31F	31	A		HIS	PHE	-0.459883
USER	2lb3_repx	0	HISA31G	31	A		HIS	GLY	-0.85203
USER	2lb3_repx	0	HISA31I	31	A		HIS	ILE	-0.0808354
USER	2lb3_repx	0	HISA31K	31	A		HIS	LYS	-0.647658
USER	2lb3_repx	0	HISA31L	31	A		HIS	LEU	-0.530874
USER	2lb3_repx	0	HISA31M	31	A		HIS	MET	-0.366721
USER	2lb3_repx	0	HISA31N	31	A		HIS	ASN	-0.329027
USER	2lb3_repx	0	HISA31P	31	A		HIS	PRO	-0.553002
USER	2lb3_repx	0	HISA31Q	31	A		HIS	GLN	-0.284078
USER	2lb3_repx	0	HISA31R	31	A		HIS	ARG	-0.683293
USER	2lb3_repx	0	HISA31S	31	A		HIS	SER	-0.767287
USER	2lb3_repx	0	HISA31T	31	A		HIS	THR	0.761953
USER	2lb3_repx	0	HISA31V	31	A		HIS	VAL	0.489173
USER	2lb3_repx	0	HISA31W	31	A		HIS	TRP	0.133401
USER	2lb3_repx	0	HISA31Y	31	A		HIS	TYR	-1.38322
USER	2lb3_repx	0	ILEA32A	32	A		ILE	ALA	-0.0901506
USER	2lb3_repx	0	ILEA32C	32	A		ILE	CYS	1.62811
USER	2lb3_repx	0	ILEA32D	32	A		ILE	ASP	-0.857221
USER	2lb3_repx	0	ILEA32E	32	A		ILE	GLU	0.0222478
USER	2lb3_repx	0	ILEA32F	32	A		ILE	PHE	0.140046
USER	2lb3_repx	0	ILEA32G	32	A		ILE	GLY	-0.316616
USER	2lb3_repx	0	ILEA32H	32	A		ILE	HIS	0.162802
USER	2lb3_repx	0	ILEA32K	32	A		ILE	LYS	0.100192
USER	2lb3_repx	0	ILEA32L	32	A		ILE	LEU	0.0224391
USER	2lb3_repx	0	ILEA32M	32	A		ILE	MET	1.22085
USER	2lb3_repx	0	ILEA32N	32	A		ILE	ASN	-0.103718
USER	2lb3_repx	0	ILEA32P	32	A		ILE	PRO	2.40807
USER	2lb3_repx	0	ILEA32Q	32	A		ILE	GLN	-0.209217
USER	2lb3_repx	0	ILEA32R	32	A		ILE	ARG	0.188192
USER	2lb3_repx	0	ILEA32S	32	A		ILE	SER	-0.272114
USER	2lb3_repx	0	ILEA32T	32	A		ILE	THR	0.392272
USER	2lb3_repx	0	ILEA32V	32	A		ILE	VAL	0.237825
USER	2lb3_repx	0	ILEA32W	32	A		ILE	TRP	-0.225144
USER	2lb3_repx	0	ILEA32Y	32	A		ILE	TYR	0.265438
USER	2lb3_repx	0	THRA33A	33	A		THR	ALA	-0.169224
USER	2lb3_repx	0	THRA33C	33	A		THR	CYS	-0.307308
USER	2lb3_repx	0	THRA33D	33	A		THR	ASP	-0.173694
USER	2lb3_repx	0	THRA33E	33	A		THR	GLU	-0.839215
USER	2lb3_repx	0	THRA33F	33	A		THR	PHE	-0.768885
USER	2lb3_repx	0	THRA33G	33	A		THR	GLY	-0.20522
USER	2lb3_repx	0	THRA33H	33	A		THR	HIS	0.00689766
USER	2lb3_repx	0	THRA33I	33	A		THR	ILE	-0.293917
USER	2lb3_repx	0	THRA33K	33	A		THR	LYS	-0.400073
USER	2lb3_repx	0	THRA33L	33	A		THR	LEU	-0.432505
USER	2lb3_repx	0	THRA33M	33	A		THR	MET	-0.550308
USER	2lb3_repx	0	THRA33N	33	A		THR	ASN	-0.175753
USER	2lb3_repx	0	THRA33P	33	A		THR	PRO	0.0114328
USER	2lb3_repx	0	THRA33Q	33	A		THR	GLN	-0.763402
USER	2lb3_repx	0	THRA33R	33	A		THR	ARG	-0.282601
USER	2lb3_repx	0	THRA33S	33	A		THR	SER	-0.161445
USER	2lb3_repx	0	THRA33V	33	A		THR	VAL	-0.0166421
USER	2lb3_repx	0	THRA33W	33	A		THR	TRP	-0.581813
USER	2lb3_repx	0	THRA33Y	33	A		THR	TYR	-0.616658
USER	2lb3_repx	0	ASNA34A	34	A		ASN	ALA	-0.737476
USER	2lb3_repx	0	ASNA34C	34	A		ASN	CYS	-0.561476
USER	2lb3_repx	0	ASNA34D	34	A		ASN	ASP	0.122446
USER	2lb3_repx	0	ASNA34E	34	A		ASN	GLU	-0.962172
USER	2lb3_repx	0	ASNA34F	34	A		ASN	PHE	-0.595686
USER	2lb3_repx	0	ASNA34G	34	A		ASN	GLY	-1.63691
USER	2lb3_repx	0	ASNA34H	34	A		ASN	HIS	0.15062
USER	2lb3_repx	0	ASNA34I	34	A		ASN	ILE	0.89112
USER	2lb3_repx	0	ASNA34K	34	A		ASN	LYS	-1.00356
USER	2lb3_repx	0	ASNA34L	34	A		ASN	LEU	-0.886212
USER	2lb3_repx	0	ASNA34M	34	A		ASN	MET	-1.17224
USER	2lb3_repx	0	ASNA34P	34	A		ASN	PRO	3.25767
USER	2lb3_repx	0	ASNA34Q	34	A		ASN	GLN	-0.836493
USER	2lb3_repx	0	ASNA34R	34	A		ASN	ARG	-0.981223
USER	2lb3_repx	0	ASNA34S	34	A		ASN	SER	-0.442247
USER	2lb3_repx	0	ASNA34T	34	A		ASN	THR	1.17166
USER	2lb3_repx	0	ASNA34V	34	A		ASN	VAL	1.08519
USER	2lb3_repx	0	ASNA34W	34	A		ASN	TRP	-0.566603
USER	2lb3_repx	0	ASNA34Y	34	A		ASN	TYR	-0.528929
USER	2lb3_repx	0	ALAA35C	35	A		ALA	CYS	-0.0595378
USER	2lb3_repx	0	ALAA35D	35	A		ALA	ASP	0.344481
USER	2lb3_repx	0	ALAA35E	35	A		ALA	GLU	-0.00978171
USER	2lb3_repx	0	ALAA35F	35	A		ALA	PHE	-0.235881
USER	2lb3_repx	0	ALAA35G	35	A		ALA	GLY	0.698198
USER	2lb3_repx	0	ALAA35H	35	A		ALA	HIS	0.268285
USER	2lb3_repx	0	ALAA35I	35	A		ALA	ILE	0.0956441
USER	2lb3_repx	0	ALAA35K	35	A		ALA	LYS	-0.571898
USER	2lb3_repx	0	ALAA35L	35	A		ALA	LEU	-0.000629133
USER	2lb3_repx	0	ALAA35M	35	A		ALA	MET	-0.0819361
USER	2lb3_repx	0	ALAA35N	35	A		ALA	ASN	-0.149193
USER	2lb3_repx	0	ALAA35P	35	A		ALA	PRO	4.71359
USER	2lb3_repx	0	ALAA35Q	35	A		ALA	GLN	-0.536591
USER	2lb3_repx	0	ALAA35R	35	A		ALA	ARG	-0.530171
USER	2lb3_repx	0	ALAA35S	35	A		ALA	SER	-0.496239
USER	2lb3_repx	0	ALAA35T	35	A		ALA	THR	-0.144679
USER	2lb3_repx	0	ALAA35V	35	A		ALA	VAL	0.554889
USER	2lb3_repx	0	ALAA35W	35	A		ALA	TRP	0.505802
USER	2lb3_repx	0	ALAA35Y	35	A		ALA	TYR	-0.0743593
USER	2lb3_repx	0	SERA36A	36	A		SER	ALA	-0.530751
USER	2lb3_repx	0	SERA36C	36	A		SER	CYS	-0.528587
USER	2lb3_repx	0	SERA36D	36	A		SER	ASP	-0.0516205
USER	2lb3_repx	0	SERA36E	36	A		SER	GLU	-0.707391
USER	2lb3_repx	0	SERA36F	36	A		SER	PHE	-0.903797
USER	2lb3_repx	0	SERA36G	36	A		SER	GLY	-0.00915704
USER	2lb3_repx	0	SERA36H	36	A		SER	HIS	-0.303839
USER	2lb3_repx	0	SERA36I	36	A		SER	ILE	2.29661
USER	2lb3_repx	0	SERA36K	36	A		SER	LYS	-1.01262
USER	2lb3_repx	0	SERA36L	36	A		SER	LEU	-0.612127
USER	2lb3_repx	0	SERA36M	36	A		SER	MET	-0.995059
USER	2lb3_repx	0	SERA36N	36	A		SER	ASN	-0.274644
USER	2lb3_repx	0	SERA36P	36	A		SER	PRO	-1.40251
USER	2lb3_repx	0	SERA36Q	36	A		SER	GLN	-0.88476
USER	2lb3_repx	0	SERA36R	36	A		SER	ARG	-0.776561
USER	2lb3_repx	0	SERA36T	36	A		SER	THR	0.400289
USER	2lb3_repx	0	SERA36V	36	A		SER	VAL	-0.392414
USER	2lb3_repx	0	SERA36W	36	A		SER	TRP	-0.8588
USER	2lb3_repx	0	SERA36Y	36	A		SER	TYR	-1.66031
USER	2lb3_repx	0	GLNA37A	37	A		GLN	ALA	0.514339
USER	2lb3_repx	0	GLNA37C	37	A		GLN	CYS	0.0581739
USER	2lb3_repx	0	GLNA37D	37	A		GLN	ASP	0.99264
USER	2lb3_repx	0	GLNA37E	37	A		GLN	GLU	0.814734
USER	2lb3_repx	0	GLNA37F	37	A		GLN	PHE	-0.145879
USER	2lb3_repx	0	GLNA37G	37	A		GLN	GLY	0.68981
USER	2lb3_repx	0	GLNA37H	37	A		GLN	HIS	0.609924
USER	2lb3_repx	0	GLNA37I	37	A		GLN	ILE	0.570556
USER	2lb3_repx	0	GLNA37K	37	A		GLN	LYS	-0.325346
USER	2lb3_repx	0	GLNA37L	37	A		GLN	LEU	-0.21653
USER	2lb3_repx	0	GLNA37M	37	A		GLN	MET	-0.179751
USER	2lb3_repx	0	GLNA37N	37	A		GLN	ASN	-1.14704
USER	2lb3_repx	0	GLNA37P	37	A		GLN	PRO	1.62554
USER	2lb3_repx	0	GLNA37R	37	A		GLN	ARG	-0.211675
USER	2lb3_repx	0	GLNA37S	37	A		GLN	SER	0.65081
USER	2lb3_repx	0	GLNA37T	37	A		GLN	THR	0.359392
USER	2lb3_repx	0	GLNA37V	37	A		GLN	VAL	0.929994
USER	2lb3_repx	0	GLNA37W	37	A		GLN	TRP	0.299793
USER	2lb3_repx	0	GLNA37Y	37	A		GLN	TYR	-0.087498
USER	2lb3_repx	0	TRPA38A	38	A		TRP	ALA	0.738386
USER	2lb3_repx	0	TRPA38C	38	A		TRP	CYS	1.90591
USER	2lb3_repx	0	TRPA38D	38	A		TRP	ASP	1.77985
USER	2lb3_repx	0	TRPA38E	38	A		TRP	GLU	1.1215
USER	2lb3_repx	0	TRPA38F	38	A		TRP	PHE	0.333948
USER	2lb3_repx	0	TRPA38G	38	A		TRP	GLY	1.419
USER	2lb3_repx	0	TRPA38H	38	A		TRP	HIS	1.59976
USER	2lb3_repx	0	TRPA38I	38	A		TRP	ILE	1.24061
USER	2lb3_repx	0	TRPA38K	38	A		TRP	LYS	0.86944
USER	2lb3_repx	0	TRPA38L	38	A		TRP	LEU	1.0675
USER	2lb3_repx	0	TRPA38M	38	A		TRP	MET	0.473651
USER	2lb3_repx	0	TRPA38N	38	A		TRP	ASN	1.48148
USER	2lb3_repx	0	TRPA38P	38	A		TRP	PRO	-0.529127
USER	2lb3_repx	0	TRPA38Q	38	A		TRP	GLN	0.957531
USER	2lb3_repx	0	TRPA38R	38	A		TRP	ARG	0.906047
USER	2lb3_repx	0	TRPA38S	38	A		TRP	SER	1.37854
USER	2lb3_repx	0	TRPA38T	38	A		TRP	THR	2.14712
USER	2lb3_repx	0	TRPA38V	38	A		TRP	VAL	2.04107
USER	2lb3_repx	0	TRPA38Y	38	A		TRP	TYR	1.11296
USER	2lb3_repx	0	GLUA39A	39	A		GLU	ALA	-0.0208312
USER	2lb3_repx	0	GLUA39C	39	A		GLU	CYS	-0.131852
USER	2lb3_repx	0	GLUA39D	39	A		GLU	ASP	-0.614055
USER	2lb3_repx	0	GLUA39F	39	A		GLU	PHE	-0.206861
USER	2lb3_repx	0	GLUA39G	39	A		GLU	GLY	0.114383
USER	2lb3_repx	0	GLUA39H	39	A		GLU	HIS	0.597751
USER	2lb3_repx	0	GLUA39I	39	A		GLU	ILE	-0.722843
USER	2lb3_repx	0	GLUA39K	39	A		GLU	LYS	-0.599684
USER	2lb3_repx	0	GLUA39L	39	A		GLU	LEU	-0.256332
USER	2lb3_repx	0	GLUA39M	39	A		GLU	MET	-1.00009
USER	2lb3_repx	0	GLUA39N	39	A		GLU	ASN	-0.00484187
USER	2lb3_repx	0	GLUA39P	39	A		GLU	PRO	2.08096
USER	2lb3_repx	0	GLUA39Q	39	A		GLU	GLN	-0.17001
USER	2lb3_repx	0	GLUA39R	39	A		GLU	ARG	-0.44845
USER	2lb3_repx	0	GLUA39S	39	A		GLU	SER	-0.327296
USER	2lb3_repx	0	GLUA39T	39	A		GLU	THR	-0.554848
USER	2lb3_repx	0	GLUA39V	39	A		GLU	VAL	0.0693625
USER	2lb3_repx	0	GLUA39W	39	A		GLU	TRP	0.46836
USER	2lb3_repx	0	GLUA39Y	39	A		GLU	TYR	-0.224207
USER	2lb3_repx	0	ARGA40A	40	A		ARG	ALA	0.750067
USER	2lb3_repx	0	ARGA40C	40	A		ARG	CYS	0.620163
USER	2lb3_repx	0	ARGA40D	40	A		ARG	ASP	0.283537
USER	2lb3_repx	0	ARGA40E	40	A		ARG	GLU	1.44099
USER	2lb3_repx	0	ARGA40F	40	A		ARG	PHE	0.233892
USER	2lb3_repx	0	ARGA40G	40	A		ARG	GLY	1.34955
USER	2lb3_repx	0	ARGA40H	40	A		ARG	HIS	0.659963
USER	2lb3_repx	0	ARGA40I	40	A		ARG	ILE	-0.134213
USER	2lb3_repx	0	ARGA40K	40	A		ARG	LYS	0.069215
USER	2lb3_repx	0	ARGA40L	40	A		ARG	LEU	-0.476785
USER	2lb3_repx	0	ARGA40M	40	A		ARG	MET	-0.792428
USER	2lb3_repx	0	ARGA40N	40	A		ARG	ASN	0.938206
USER	2lb3_repx	0	ARGA40P	40	A		ARG	PRO	2.07474
USER	2lb3_repx	0	ARGA40Q	40	A		ARG	GLN	0.721364
USER	2lb3_repx	0	ARGA40S	40	A		ARG	SER	1.31789
USER	2lb3_repx	0	ARGA40T	40	A		ARG	THR	1.3626
USER	2lb3_repx	0	ARGA40V	40	A		ARG	VAL	0.648753
USER	2lb3_repx	0	ARGA40W	40	A		ARG	TRP	1.09255
USER	2lb3_repx	0	ARGA40Y	40	A		ARG	TYR	-0.55982
USER	2lb3_repx	0	PROA41A	41	A		PRO	ALA	2.05224
USER	2lb3_repx	0	PROA41C	41	A		PRO	CYS	2.21295
USER	2lb3_repx	0	PROA41D	41	A		PRO	ASP	2.50934
USER	2lb3_repx	0	PROA41E	41	A		PRO	GLU	1.91902
USER	2lb3_repx	0	PROA41F	41	A		PRO	PHE	1.56487
USER	2lb3_repx	0	PROA41G	41	A		PRO	GLY	3.03289
USER	2lb3_repx	0	PROA41H	41	A		PRO	HIS	2.15943
USER	2lb3_repx	0	PROA41I	41	A		PRO	ILE	1.73433
USER	2lb3_repx	0	PROA41K	41	A		PRO	LYS	1.30647
USER	2lb3_repx	0	PROA41L	41	A		PRO	LEU	1.16169
USER	2lb3_repx	0	PROA41M	41	A		PRO	MET	1.2441
USER	2lb3_repx	0	PROA41N	41	A		PRO	ASN	2.34613
USER	2lb3_repx	0	PROA41Q	41	A		PRO	GLN	1.83523
USER	2lb3_repx	0	PROA41R	41	A		PRO	ARG	1.60765
USER	2lb3_repx	0	PROA41S	41	A		PRO	SER	2.6504
USER	2lb3_repx	0	PROA41T	41	A		PRO	THR	3.01812
USER	2lb3_repx	0	PROA41V	41	A		PRO	VAL	2.56114
USER	2lb3_repx	0	PROA41W	41	A		PRO	TRP	1.58691
USER	2lb3_repx	0	PROA41Y	41	A		PRO	TYR	1.64076
USER	2lb3_repx	0	SERA42A	42	A		SER	ALA	0.0368312
USER	2lb3_repx	0	SERA42C	42	A		SER	CYS	0.00579372
USER	2lb3_repx	0	SERA42D	42	A		SER	ASP	0.0851886
USER	2lb3_repx	0	SERA42E	42	A		SER	GLU	-0.224111
USER	2lb3_repx	0	SERA42F	42	A		SER	PHE	0.398227
USER	2lb3_repx	0	SERA42G	42	A		SER	GLY	0.506026
USER	2lb3_repx	0	SERA42H	42	A		SER	HIS	0.537288
USER	2lb3_repx	0	SERA42I	42	A		SER	ILE	-0.0829337
USER	2lb3_repx	0	SERA42K	42	A		SER	LYS	-0.38664
USER	2lb3_repx	0	SERA42L	42	A		SER	LEU	-1.22788
USER	2lb3_repx	0	SERA42M	42	A		SER	MET	-0.780633
USER	2lb3_repx	0	SERA42N	42	A		SER	ASN	-0.089554
USER	2lb3_repx	0	SERA42P	42	A		SER	PRO	0.824131
USER	2lb3_repx	0	SERA42Q	42	A		SER	GLN	-0.0390524
USER	2lb3_repx	0	SERA42R	42	A		SER	ARG	0.0394843
USER	2lb3_repx	0	SERA42T	42	A		SER	THR	-0.302043
USER	2lb3_repx	0	SERA42V	42	A		SER	VAL	-0.56093
USER	2lb3_repx	0	SERA42W	42	A		SER	TRP	0.645644
USER	2lb3_repx	0	SERA42Y	42	A		SER	TYR	0.430215
USER	2lb3_repx	0	GLYA43A	43	A		GLY	ALA	0.897033
USER	2lb3_repx	0	GLYA43C	43	A		GLY	CYS	2.28334
USER	2lb3_repx	0	GLYA43D	43	A		GLY	ASP	-0.36167
USER	2lb3_repx	0	GLYA43E	43	A		GLY	GLU	0.937567
USER	2lb3_repx	0	GLYA43F	43	A		GLY	PHE	2.40283
USER	2lb3_repx	0	GLYA43H	43	A		GLY	HIS	1.74483
USER	2lb3_repx	0	GLYA43I	43	A		GLY	ILE	4.28884
USER	2lb3_repx	0	GLYA43K	43	A		GLY	LYS	2.3574
USER	2lb3_repx	0	GLYA43L	43	A		GLY	LEU	1.33861
USER	2lb3_repx	0	GLYA43M	43	A		GLY	MET	2.29945
USER	2lb3_repx	0	GLYA43N	43	A		GLY	ASN	0.662702
USER	2lb3_repx	0	GLYA43P	43	A		GLY	PRO	5.54441
USER	2lb3_repx	0	GLYA43Q	43	A		GLY	GLN	1.36731
USER	2lb3_repx	0	GLYA43R	43	A		GLY	ARG	2.3956
USER	2lb3_repx	0	GLYA43S	43	A		GLY	SER	1.20783
USER	2lb3_repx	0	GLYA43T	43	A		GLY	THR	3.84792
USER	2lb3_repx	0	GLYA43V	43	A		GLY	VAL	4.35639
USER	2lb3_repx	0	GLYA43W	43	A		GLY	TRP	2.73392
USER	2lb3_repx	0	GLYA43Y	43	A		GLY	TYR	2.609
USER	2lb3_repx	0	ASNA44A	44	A		ASN	ALA	0.630792
USER	2lb3_repx	0	ASNA44C	44	A		ASN	CYS	0.4917
USER	2lb3_repx	0	ASNA44D	44	A		ASN	ASP	-0.106427
USER	2lb3_repx	0	ASNA44E	44	A		ASN	GLU	0.389782
USER	2lb3_repx	0	ASNA44F	44	A		ASN	PHE	0.474299
USER	2lb3_repx	0	ASNA44G	44	A		ASN	GLY	2.25693
USER	2lb3_repx	0	ASNA44H	44	A		ASN	HIS	0.0469308
USER	2lb3_repx	0	ASNA44I	44	A		ASN	ILE	0.503822
USER	2lb3_repx	0	ASNA44K	44	A		ASN	LYS	0.0743167
USER	2lb3_repx	0	ASNA44L	44	A		ASN	LEU	0.368503
USER	2lb3_repx	0	ASNA44M	44	A		ASN	MET	0.411529
USER	2lb3_repx	0	ASNA44P	44	A		ASN	PRO	2.05743
USER	2lb3_repx	0	ASNA44Q	44	A		ASN	GLN	-0.0582832
USER	2lb3_repx	0	ASNA44R	44	A		ASN	ARG	-0.162442
USER	2lb3_repx	0	ASNA44S	44	A		ASN	SER	0.303894
USER	2lb3_repx	0	ASNA44T	44	A		ASN	THR	0.513315
USER	2lb3_repx	0	ASNA44V	44	A		ASN	VAL	0.622527
USER	2lb3_repx	0	ASNA44W	44	A		ASN	TRP	2.33508
USER	2lb3_repx	0	ASNA44Y	44	A		ASN	TYR	0.43512
USER	2lb3_repx	0	SERA45A	45	A		SER	ALA	-0.265937
USER	2lb3_repx	0	SERA45C	45	A		SER	CYS	-0.0674674
USER	2lb3_repx	0	SERA45D	45	A		SER	ASP	0.0124599
USER	2lb3_repx	0	SERA45E	45	A		SER	GLU	-0.0828012
USER	2lb3_repx	0	SERA45F	45	A		SER	PHE	-0.0350921
USER	2lb3_repx	0	SERA45G	45	A		SER	GLY	-0.480634
USER	2lb3_repx	0	SERA45H	45	A		SER	HIS	0.183886
USER	2lb3_repx	0	SERA45I	45	A		SER	ILE	0.418527
USER	2lb3_repx	0	SERA45K	45	A		SER	LYS	-0.134952
USER	2lb3_repx	0	SERA45L	45	A		SER	LEU	0.0856578
USER	2lb3_repx	0	SERA45M	45	A		SER	MET	-0.0793465
USER	2lb3_repx	0	SERA45N	45	A		SER	ASN	0.0520952
USER	2lb3_repx	0	SERA45P	45	A		SER	PRO	0.4927
USER	2lb3_repx	0	SERA45Q	45	A		SER	GLN	-0.0626707
USER	2lb3_repx	0	SERA45R	45	A		SER	ARG	-0.134036
USER	2lb3_repx	0	SERA45T	45	A		SER	THR	0.0381743
USER	2lb3_repx	0	SERA45V	45	A		SER	VAL	0.267554
USER	2lb3_repx	0	SERA45W	45	A		SER	TRP	0.0586001
USER	2lb3_repx	0	SERA45Y	45	A		SER	TYR	-0.000815099
USER	2lb3_repx	0	ILEB176A	176	B		ILE	ALA	0.183879
USER	2lb3_repx	0	ILEB176C	176	B		ILE	CYS	0.137429
USER	2lb3_repx	0	ILEB176D	176	B		ILE	ASP	0.328922
USER	2lb3_repx	0	ILEB176E	176	B		ILE	GLU	0.208265
USER	2lb3_repx	0	ILEB176F	176	B		ILE	PHE	-0.256273
USER	2lb3_repx	0	ILEB176G	176	B		ILE	GLY	0.252651
USER	2lb3_repx	0	ILEB176H	176	B		ILE	HIS	0.200529
USER	2lb3_repx	0	ILEB176K	176	B		ILE	LYS	-0.100739
USER	2lb3_repx	0	ILEB176L	176	B		ILE	LEU	-0.0848645
USER	2lb3_repx	0	ILEB176M	176	B		ILE	MET	-0.195449
USER	2lb3_repx	0	ILEB176N	176	B		ILE	ASN	0.179767
USER	2lb3_repx	0	ILEB176P	176	B		ILE	PRO	0.233621
USER	2lb3_repx	0	ILEB176Q	176	B		ILE	GLN	-0.0897981
USER	2lb3_repx	0	ILEB176R	176	B		ILE	ARG	-0.139326
USER	2lb3_repx	0	ILEB176S	176	B		ILE	SER	0.21258
USER	2lb3_repx	0	ILEB176T	176	B		ILE	THR	0.175432
USER	2lb3_repx	0	ILEB176V	176	B		ILE	VAL	0.175519
USER	2lb3_repx	0	ILEB176W	176	B		ILE	TRP	0.149792
USER	2lb3_repx	0	ILEB176Y	176	B		ILE	TYR	-0.0667794
USER	2lb3_repx	0	PROB177A	177	B		PRO	ALA	0.763818
USER	2lb3_repx	0	PROB177C	177	B		PRO	CYS	1.85203
USER	2lb3_repx	0	PROB177D	177	B		PRO	ASP	3.91247
USER	2lb3_repx	0	PROB177E	177	B		PRO	GLU	6.73059
USER	2lb3_repx	0	PROB177F	177	B		PRO	PHE	13.745
USER	2lb3_repx	0	PROB177G	177	B		PRO	GLY	1.68476
USER	2lb3_repx	0	PROB177H	177	B		PRO	HIS	12.5578
USER	2lb3_repx	0	PROB177I	177	B		PRO	ILE	6.70032
USER	2lb3_repx	0	PROB177K	177	B		PRO	LYS	7.15625
USER	2lb3_repx	0	PROB177L	177	B		PRO	LEU	9.56566
USER	2lb3_repx	0	PROB177M	177	B		PRO	MET	5.57653
USER	2lb3_repx	0	PROB177N	177	B		PRO	ASN	1.88585
USER	2lb3_repx	0	PROB177Q	177	B		PRO	GLN	3.27276
USER	2lb3_repx	0	PROB177R	177	B		PRO	ARG	6.76222
USER	2lb3_repx	0	PROB177S	177	B		PRO	SER	1.504
USER	2lb3_repx	0	PROB177T	177	B		PRO	THR	2.59902
USER	2lb3_repx	0	PROB177V	177	B		PRO	VAL	5.41447
USER	2lb3_repx	0	PROB177W	177	B		PRO	TRP	14.7119
USER	2lb3_repx	0	PROB177Y	177	B		PRO	TYR	22.8633
USER	2lb3_repx	0	GLUB178A	178	B		GLU	ALA	-0.295519
USER	2lb3_repx	0	GLUB178C	178	B		GLU	CYS	0.0387656
USER	2lb3_repx	0	GLUB178D	178	B		GLU	ASP	0.967206
USER	2lb3_repx	0	GLUB178F	178	B		GLU	PHE	-0.15395
USER	2lb3_repx	0	GLUB178G	178	B		GLU	GLY	0.0551473
USER	2lb3_repx	0	GLUB178H	178	B		GLU	HIS	0.338212
USER	2lb3_repx	0	GLUB178I	178	B		GLU	ILE	-0.436846
USER	2lb3_repx	0	GLUB178K	178	B		GLU	LYS	-0.301698
USER	2lb3_repx	0	GLUB178L	178	B		GLU	LEU	-0.264584
USER	2lb3_repx	0	GLUB178M	178	B		GLU	MET	-0.3027
USER	2lb3_repx	0	GLUB178N	178	B		GLU	ASN	0.72711
USER	2lb3_repx	0	GLUB178P	178	B		GLU	PRO	1.01406
USER	2lb3_repx	0	GLUB178Q	178	B		GLU	GLN	-0.091995
USER	2lb3_repx	0	GLUB178R	178	B		GLU	ARG	-0.338746
USER	2lb3_repx	0	GLUB178S	178	B		GLU	SER	0.444614
USER	2lb3_repx	0	GLUB178T	178	B		GLU	THR	0.570203
USER	2lb3_repx	0	GLUB178V	178	B		GLU	VAL	-0.196188
USER	2lb3_repx	0	GLUB178W	178	B		GLU	TRP	0.107527
USER	2lb3_repx	0	GLUB178Y	178	B		GLU	TYR	-0.158212
USER	2lb3_repx	0	PROB180A	180	B		PRO	ALA	2.57881
USER	2lb3_repx	0	PROB180C	180	B		PRO	CYS	3.19066
USER	2lb3_repx	0	PROB180D	180	B		PRO	ASP	4.7496
USER	2lb3_repx	0	PROB180E	180	B		PRO	GLU	4.90455
USER	2lb3_repx	0	PROB180F	180	B		PRO	PHE	6.58794
USER	2lb3_repx	0	PROB180G	180	B		PRO	GLY	3.30146
USER	2lb3_repx	0	PROB180H	180	B		PRO	HIS	11.7388
USER	2lb3_repx	0	PROB180I	180	B		PRO	ILE	2.85817
USER	2lb3_repx	0	PROB180K	180	B		PRO	LYS	3.55398
USER	2lb3_repx	0	PROB180L	180	B		PRO	LEU	3.07669
USER	2lb3_repx	0	PROB180M	180	B		PRO	MET	3.46146
USER	2lb3_repx	0	PROB180N	180	B		PRO	ASN	2.70117
USER	2lb3_repx	0	PROB180Q	180	B		PRO	GLN	4.11598
USER	2lb3_repx	0	PROB180R	180	B		PRO	ARG	4.97496
USER	2lb3_repx	0	PROB180S	180	B		PRO	SER	2.96651
USER	2lb3_repx	0	PROB180T	180	B		PRO	THR	4.68665
USER	2lb3_repx	0	PROB180V	180	B		PRO	VAL	1.92182
USER	2lb3_repx	0	PROB180W	180	B		PRO	TRP	11.2639
USER	2lb3_repx	0	PROB180Y	180	B		PRO	TYR	6.09056
USER	2lb3_repx	0	PROB181A	181	B		PRO	ALA	0.848571
USER	2lb3_repx	0	PROB181C	181	B		PRO	CYS	1.35782
USER	2lb3_repx	0	PROB181D	181	B		PRO	ASP	1.77652
USER	2lb3_repx	0	PROB181E	181	B		PRO	GLU	1.06685
USER	2lb3_repx	0	PROB181F	181	B		PRO	PHE	0.913005
USER	2lb3_repx	0	PROB181G	181	B		PRO	GLY	1.1376
USER	2lb3_repx	0	PROB181H	181	B		PRO	HIS	1.53757
USER	2lb3_repx	0	PROB181I	181	B		PRO	ILE	1.7293
USER	2lb3_repx	0	PROB181K	181	B		PRO	LYS	0.400566
USER	2lb3_repx	0	PROB181L	181	B		PRO	LEU	1.19525
USER	2lb3_repx	0	PROB181M	181	B		PRO	MET	0.970215
USER	2lb3_repx	0	PROB181N	181	B		PRO	ASN	1.56812
USER	2lb3_repx	0	PROB181Q	181	B		PRO	GLN	1.16292
USER	2lb3_repx	0	PROB181R	181	B		PRO	ARG	0.631617
USER	2lb3_repx	0	PROB181S	181	B		PRO	SER	1.26544
USER	2lb3_repx	0	PROB181T	181	B		PRO	THR	2.85525
USER	2lb3_repx	0	PROB181V	181	B		PRO	VAL	1.96949
USER	2lb3_repx	0	PROB181W	181	B		PRO	TRP	0.911325
USER	2lb3_repx	0	PROB181Y	181	B		PRO	TYR	0.949044
USER	2lb3_repx	0	PROB182A	182	B		PRO	ALA	0.413961
USER	2lb3_repx	0	PROB182C	182	B		PRO	CYS	0.686021
USER	2lb3_repx	0	PROB182D	182	B		PRO	ASP	0.645656
USER	2lb3_repx	0	PROB182E	182	B		PRO	GLU	0.566629
USER	2lb3_repx	0	PROB182F	182	B		PRO	PHE	0.51715
USER	2lb3_repx	0	PROB182G	182	B		PRO	GLY	0.744991
USER	2lb3_repx	0	PROB182H	182	B		PRO	HIS	0.714959
USER	2lb3_repx	0	PROB182I	182	B		PRO	ILE	0.669801
USER	2lb3_repx	0	PROB182K	182	B		PRO	LYS	0.294036
USER	2lb3_repx	0	PROB182L	182	B		PRO	LEU	0.490684
USER	2lb3_repx	0	PROB182M	182	B		PRO	MET	0.698084
USER	2lb3_repx	0	PROB182N	182	B		PRO	ASN	0.713933
USER	2lb3_repx	0	PROB182Q	182	B		PRO	GLN	0.527786
USER	2lb3_repx	0	PROB182R	182	B		PRO	ARG	0.180591
USER	2lb3_repx	0	PROB182S	182	B		PRO	SER	0.567094
USER	2lb3_repx	0	PROB182T	182	B		PRO	THR	0.824616
USER	2lb3_repx	0	PROB182V	182	B		PRO	VAL	0.790331
USER	2lb3_repx	0	PROB182W	182	B		PRO	TRP	1.24661
USER	2lb3_repx	0	PROB182Y	182	B		PRO	TYR	0.593967
USER	2lb3_repx	0	GLYB183A	183	B		GLY	ALA	0.210128
USER	2lb3_repx	0	GLYB183C	183	B		GLY	CYS	0.246555
USER	2lb3_repx	0	GLYB183D	183	B		GLY	ASP	0.312746
USER	2lb3_repx	0	GLYB183E	183	B		GLY	GLU	0.165041
USER	2lb3_repx	0	GLYB183F	183	B		GLY	PHE	-0.723874
USER	2lb3_repx	0	GLYB183H	183	B		GLY	HIS	0.0700065
USER	2lb3_repx	0	GLYB183I	183	B		GLY	ILE	0.425027
USER	2lb3_repx	0	GLYB183K	183	B		GLY	LYS	-0.464566
USER	2lb3_repx	0	GLYB183L	183	B		GLY	LEU	0.217287
USER	2lb3_repx	0	GLYB183M	183	B		GLY	MET	-0.138139
USER	2lb3_repx	0	GLYB183N	183	B		GLY	ASN	0.0287096
USER	2lb3_repx	0	GLYB183P	183	B		GLY	PRO	3.53896
USER	2lb3_repx	0	GLYB183Q	183	B		GLY	GLN	-0.174094
USER	2lb3_repx	0	GLYB183R	183	B		GLY	ARG	-0.515974
USER	2lb3_repx	0	GLYB183S	183	B		GLY	SER	0.213839
USER	2lb3_repx	0	GLYB183T	183	B		GLY	THR	0.261905
USER	2lb3_repx	0	GLYB183V	183	B		GLY	VAL	0.526716
USER	2lb3_repx	0	GLYB183W	183	B		GLY	TRP	-0.327384
USER	2lb3_repx	0	GLYB183Y	183	B		GLY	TYR	-0.429608
