## Supplementary material for "Validating folding energy estimates as a method for variant interpretation": pin1_2m8i_ddg_background.csv

source	pdb	score	pdb_mut	pdb_rid	pdb_chain	gene_no	mut_from	mut_to	ddg
USER	2m8i_repx	0	GLYA1A	1	A		GLY	ALA	0.138693
USER	2m8i_repx	0	GLYA1C	1	A		GLY	CYS	0.18796
USER	2m8i_repx	0	GLYA1D	1	A		GLY	ASP	-0.793396
USER	2m8i_repx	0	GLYA1E	1	A		GLY	GLU	-0.459937
USER	2m8i_repx	0	GLYA1F	1	A		GLY	PHE	-0.168664
USER	2m8i_repx	0	GLYA1H	1	A		GLY	HIS	0.0592297
USER	2m8i_repx	0	GLYA1I	1	A		GLY	ILE	0.3387
USER	2m8i_repx	0	GLYA1K	1	A		GLY	LYS	0.191855
USER	2m8i_repx	0	GLYA1L	1	A		GLY	LEU	0.24657
USER	2m8i_repx	0	GLYA1M	1	A		GLY	MET	0.181646
USER	2m8i_repx	0	GLYA1N	1	A		GLY	ASN	-0.348672
USER	2m8i_repx	0	GLYA1P	1	A		GLY	PRO	0.185828
USER	2m8i_repx	0	GLYA1Q	1	A		GLY	GLN	-0.289561
USER	2m8i_repx	0	GLYA1R	1	A		GLY	ARG	0.154378
USER	2m8i_repx	0	GLYA1S	1	A		GLY	SER	-0.182366
USER	2m8i_repx	0	GLYA1T	1	A		GLY	THR	-0.0698695
USER	2m8i_repx	0	GLYA1V	1	A		GLY	VAL	0.305319
USER	2m8i_repx	0	GLYA1W	1	A		GLY	TRP	0.15964
USER	2m8i_repx	0	GLYA1Y	1	A		GLY	TYR	-0.0214306
USER	2m8i_repx	0	LEUA2A	2	A		LEU	ALA	0.190737
USER	2m8i_repx	0	LEUA2C	2	A		LEU	CYS	0.257833
USER	2m8i_repx	0	LEUA2D	2	A		LEU	ASP	0.0250084
USER	2m8i_repx	0	LEUA2E	2	A		LEU	GLU	-0.606277
USER	2m8i_repx	0	LEUA2F	2	A		LEU	PHE	0.108936
USER	2m8i_repx	0	LEUA2G	2	A		LEU	GLY	0.401857
USER	2m8i_repx	0	LEUA2H	2	A		LEU	HIS	0.245197
USER	2m8i_repx	0	LEUA2I	2	A		LEU	ILE	0.296398
USER	2m8i_repx	0	LEUA2K	2	A		LEU	LYS	0.0916556
USER	2m8i_repx	0	LEUA2M	2	A		LEU	MET	0.185481
USER	2m8i_repx	0	LEUA2N	2	A		LEU	ASN	0.158775
USER	2m8i_repx	0	LEUA2P	2	A		LEU	PRO	-0.0177947
USER	2m8i_repx	0	LEUA2Q	2	A		LEU	GLN	-0.296507
USER	2m8i_repx	0	LEUA2R	2	A		LEU	ARG	0.204205
USER	2m8i_repx	0	LEUA2S	2	A		LEU	SER	0.264222
USER	2m8i_repx	0	LEUA2T	2	A		LEU	THR	0.183503
USER	2m8i_repx	0	LEUA2V	2	A		LEU	VAL	0.223853
USER	2m8i_repx	0	LEUA2W	2	A		LEU	TRP	0.0422861
USER	2m8i_repx	0	LEUA2Y	2	A		LEU	TYR	0.0713941
USER	2m8i_repx	0	GLUA3A	3	A		GLU	ALA	0.336368
USER	2m8i_repx	0	GLUA3C	3	A		GLU	CYS	-0.211659
USER	2m8i_repx	0	GLUA3D	3	A		GLU	ASP	-0.0998383
USER	2m8i_repx	0	GLUA3F	3	A		GLU	PHE	0.0719098
USER	2m8i_repx	0	GLUA3G	3	A		GLU	GLY	1.66595
USER	2m8i_repx	0	GLUA3H	3	A		GLU	HIS	0.198228
USER	2m8i_repx	0	GLUA3I	3	A		GLU	ILE	0.0380555
USER	2m8i_repx	0	GLUA3K	3	A		GLU	LYS	-0.461873
USER	2m8i_repx	0	GLUA3L	3	A		GLU	LEU	0.184538
USER	2m8i_repx	0	GLUA3M	3	A		GLU	MET	-0.178149
USER	2m8i_repx	0	GLUA3N	3	A		GLU	ASN	-0.538401
USER	2m8i_repx	0	GLUA3P	3	A		GLU	PRO	2.32315
USER	2m8i_repx	0	GLUA3Q	3	A		GLU	GLN	-0.0589838
USER	2m8i_repx	0	GLUA3R	3	A		GLU	ARG	-0.46349
USER	2m8i_repx	0	GLUA3S	3	A		GLU	SER	-0.302519
USER	2m8i_repx	0	GLUA3T	3	A		GLU	THR	-0.302285
USER	2m8i_repx	0	GLUA3V	3	A		GLU	VAL	0.177307
USER	2m8i_repx	0	GLUA3W	3	A		GLU	TRP	0.531275
USER	2m8i_repx	0	GLUA3Y	3	A		GLU	TYR	-0.128807
USER	2m8i_repx	0	HISA4A	4	A		HIS	ALA	0.0155548
USER	2m8i_repx	0	HISA4C	4	A		HIS	CYS	-9.83054e-05
USER	2m8i_repx	0	HISA4D	4	A		HIS	ASP	-0.0700824
USER	2m8i_repx	0	HISA4E	4	A		HIS	GLU	-0.0709352
USER	2m8i_repx	0	HISA4F	4	A		HIS	PHE	-0.370365
USER	2m8i_repx	0	HISA4G	4	A		HIS	GLY	-0.0911129
USER	2m8i_repx	0	HISA4I	4	A		HIS	ILE	-0.297995
USER	2m8i_repx	0	HISA4K	4	A		HIS	LYS	-0.502037
USER	2m8i_repx	0	HISA4L	4	A		HIS	LEU	-0.381449
USER	2m8i_repx	0	HISA4M	4	A		HIS	MET	-0.165071
USER	2m8i_repx	0	HISA4N	4	A		HIS	ASN	0.277965
USER	2m8i_repx	0	HISA4P	4	A		HIS	PRO	-0.544692
USER	2m8i_repx	0	HISA4Q	4	A		HIS	GLN	-0.533549
USER	2m8i_repx	0	HISA4R	4	A		HIS	ARG	-0.259166
USER	2m8i_repx	0	HISA4S	4	A		HIS	SER	0.121623
USER	2m8i_repx	0	HISA4T	4	A		HIS	THR	-0.421586
USER	2m8i_repx	0	HISA4V	4	A		HIS	VAL	-0.132893
USER	2m8i_repx	0	HISA4W	4	A		HIS	TRP	-0.29793
USER	2m8i_repx	0	HISA4Y	4	A		HIS	TYR	-0.34015
USER	2m8i_repx	0	META5A	5	A		MET	ALA	-0.0677839
USER	2m8i_repx	0	META5C	5	A		MET	CYS	0.192404
USER	2m8i_repx	0	META5D	5	A		MET	ASP	-0.0749
USER	2m8i_repx	0	META5E	5	A		MET	GLU	-0.354646
USER	2m8i_repx	0	META5F	5	A		MET	PHE	0.198338
USER	2m8i_repx	0	META5G	5	A		MET	GLY	0.0551694
USER	2m8i_repx	0	META5H	5	A		MET	HIS	0.287807
USER	2m8i_repx	0	META5I	5	A		MET	ILE	0.642794
USER	2m8i_repx	0	META5K	5	A		MET	LYS	0.0466532
USER	2m8i_repx	0	META5L	5	A		MET	LEU	0.0894149
USER	2m8i_repx	0	META5N	5	A		MET	ASN	0.0129661
USER	2m8i_repx	0	META5P	5	A		MET	PRO	0.161405
USER	2m8i_repx	0	META5Q	5	A		MET	GLN	-0.099759
USER	2m8i_repx	0	META5R	5	A		MET	ARG	0.0146383
USER	2m8i_repx	0	META5S	5	A		MET	SER	0.310278
USER	2m8i_repx	0	META5T	5	A		MET	THR	0.562033
USER	2m8i_repx	0	META5V	5	A		MET	VAL	0.679025
USER	2m8i_repx	0	META5W	5	A		MET	TRP	0.0444025
USER	2m8i_repx	0	META5Y	5	A		MET	TYR	0.205725
USER	2m8i_repx	0	ALAA6C	6	A		ALA	CYS	0.151038
USER	2m8i_repx	0	ALAA6D	6	A		ALA	ASP	0.687952
USER	2m8i_repx	0	ALAA6E	6	A		ALA	GLU	0.372323
USER	2m8i_repx	0	ALAA6F	6	A		ALA	PHE	-0.847295
USER	2m8i_repx	0	ALAA6G	6	A		ALA	GLY	-0.148013
USER	2m8i_repx	0	ALAA6H	6	A		ALA	HIS	-0.062522
USER	2m8i_repx	0	ALAA6I	6	A		ALA	ILE	-0.148705
USER	2m8i_repx	0	ALAA6K	6	A		ALA	LYS	-0.67594
USER	2m8i_repx	0	ALAA6L	6	A		ALA	LEU	-0.204371
USER	2m8i_repx	0	ALAA6M	6	A		ALA	MET	0.0812721
USER	2m8i_repx	0	ALAA6N	6	A		ALA	ASN	-0.571286
USER	2m8i_repx	0	ALAA6P	6	A		ALA	PRO	0.72979
USER	2m8i_repx	0	ALAA6Q	6	A		ALA	GLN	-0.233363
USER	2m8i_repx	0	ALAA6R	6	A		ALA	ARG	-0.205362
USER	2m8i_repx	0	ALAA6S	6	A		ALA	SER	0.0476637
USER	2m8i_repx	0	ALAA6T	6	A		ALA	THR	-0.2463
USER	2m8i_repx	0	ALAA6V	6	A		ALA	VAL	0.142544
USER	2m8i_repx	0	ALAA6W	6	A		ALA	TRP	0.126308
USER	2m8i_repx	0	ALAA6Y	6	A		ALA	TYR	-0.517921
USER	2m8i_repx	0	ASPA7A	7	A		ASP	ALA	0.471438
USER	2m8i_repx	0	ASPA7C	7	A		ASP	CYS	0.361119
USER	2m8i_repx	0	ASPA7E	7	A		ASP	GLU	-0.00226445
USER	2m8i_repx	0	ASPA7F	7	A		ASP	PHE	-0.498032
USER	2m8i_repx	0	ASPA7G	7	A		ASP	GLY	0.49219
USER	2m8i_repx	0	ASPA7H	7	A		ASP	HIS	0.168471
USER	2m8i_repx	0	ASPA7I	7	A		ASP	ILE	-0.356779
USER	2m8i_repx	0	ASPA7K	7	A		ASP	LYS	-0.322574
USER	2m8i_repx	0	ASPA7L	7	A		ASP	LEU	-0.821678
USER	2m8i_repx	0	ASPA7M	7	A		ASP	MET	-0.668677
USER	2m8i_repx	0	ASPA7N	7	A		ASP	ASN	-0.026984
USER	2m8i_repx	0	ASPA7P	7	A		ASP	PRO	2.42643
USER	2m8i_repx	0	ASPA7Q	7	A		ASP	GLN	0.178316
USER	2m8i_repx	0	ASPA7R	7	A		ASP	ARG	-0.367078
USER	2m8i_repx	0	ASPA7S	7	A		ASP	SER	0.168089
USER	2m8i_repx	0	ASPA7T	7	A		ASP	THR	0.517705
USER	2m8i_repx	0	ASPA7V	7	A		ASP	VAL	-0.354391
USER	2m8i_repx	0	ASPA7W	7	A		ASP	TRP	-0.0922274
USER	2m8i_repx	0	ASPA7Y	7	A		ASP	TYR	-0.26873
USER	2m8i_repx	0	GLUA8A	8	A		GLU	ALA	0.0317516
USER	2m8i_repx	0	GLUA8C	8	A		GLU	CYS	0.548268
USER	2m8i_repx	0	GLUA8D	8	A		GLU	ASP	0.580607
USER	2m8i_repx	0	GLUA8F	8	A		GLU	PHE	-0.0479519
USER	2m8i_repx	0	GLUA8G	8	A		GLU	GLY	0.2015
USER	2m8i_repx	0	GLUA8H	8	A		GLU	HIS	0.604513
USER	2m8i_repx	0	GLUA8I	8	A		GLU	ILE	1.26005
USER	2m8i_repx	0	GLUA8K	8	A		GLU	LYS	0.14676
USER	2m8i_repx	0	GLUA8L	8	A		GLU	LEU	0.141788
USER	2m8i_repx	0	GLUA8M	8	A		GLU	MET	0.232008
USER	2m8i_repx	0	GLUA8N	8	A		GLU	ASN	0.404761
USER	2m8i_repx	0	GLUA8P	8	A		GLU	PRO	-0.127273
USER	2m8i_repx	0	GLUA8Q	8	A		GLU	GLN	0.317755
USER	2m8i_repx	0	GLUA8R	8	A		GLU	ARG	0.33795
USER	2m8i_repx	0	GLUA8S	8	A		GLU	SER	0.342114
USER	2m8i_repx	0	GLUA8T	8	A		GLU	THR	1.74887
USER	2m8i_repx	0	GLUA8V	8	A		GLU	VAL	1.64742
USER	2m8i_repx	0	GLUA8W	8	A		GLU	TRP	0.347433
USER	2m8i_repx	0	GLUA8Y	8	A		GLU	TYR	-0.0550117
USER	2m8i_repx	0	GLUA9A	9	A		GLU	ALA	0.32007
USER	2m8i_repx	0	GLUA9C	9	A		GLU	CYS	-0.126911
USER	2m8i_repx	0	GLUA9D	9	A		GLU	ASP	0.144899
USER	2m8i_repx	0	GLUA9F	9	A		GLU	PHE	-0.522082
USER	2m8i_repx	0	GLUA9G	9	A		GLU	GLY	0.0132909
USER	2m8i_repx	0	GLUA9H	9	A		GLU	HIS	-1.00641
USER	2m8i_repx	0	GLUA9I	9	A		GLU	ILE	-0.592614
USER	2m8i_repx	0	GLUA9K	9	A		GLU	LYS	-0.61629
USER	2m8i_repx	0	GLUA9L	9	A		GLU	LEU	-0.612294
USER	2m8i_repx	0	GLUA9M	9	A		GLU	MET	-0.473205
USER	2m8i_repx	0	GLUA9N	9	A		GLU	ASN	-0.187638
USER	2m8i_repx	0	GLUA9P	9	A		GLU	PRO	1.52577
USER	2m8i_repx	0	GLUA9Q	9	A		GLU	GLN	-0.946595
USER	2m8i_repx	0	GLUA9R	9	A		GLU	ARG	-0.960512
USER	2m8i_repx	0	GLUA9S	9	A		GLU	SER	0.0675173
USER	2m8i_repx	0	GLUA9T	9	A		GLU	THR	0.108169
USER	2m8i_repx	0	GLUA9V	9	A		GLU	VAL	-0.187357
USER	2m8i_repx	0	GLUA9W	9	A		GLU	TRP	-0.0988717
USER	2m8i_repx	0	GLUA9Y	9	A		GLU	TYR	-1.75486
USER	2m8i_repx	0	LYSA10A	10	A		LYS	ALA	0.235838
USER	2m8i_repx	0	LYSA10C	10	A		LYS	CYS	0.03509
USER	2m8i_repx	0	LYSA10D	10	A		LYS	ASP	0.65873
USER	2m8i_repx	0	LYSA10E	10	A		LYS	GLU	0.651554
USER	2m8i_repx	0	LYSA10F	10	A		LYS	PHE	-0.123913
USER	2m8i_repx	0	LYSA10G	10	A		LYS	GLY	0.607832
USER	2m8i_repx	0	LYSA10H	10	A		LYS	HIS	0.42966
USER	2m8i_repx	0	LYSA10I	10	A		LYS	ILE	-0.0254352
USER	2m8i_repx	0	LYSA10L	10	A		LYS	LEU	0.0186573
USER	2m8i_repx	0	LYSA10M	10	A		LYS	MET	-0.108493
USER	2m8i_repx	0	LYSA10N	10	A		LYS	ASN	0.180717
USER	2m8i_repx	0	LYSA10P	10	A		LYS	PRO	3.80456
USER	2m8i_repx	0	LYSA10Q	10	A		LYS	GLN	0.369346
USER	2m8i_repx	0	LYSA10R	10	A		LYS	ARG	0.00263151
USER	2m8i_repx	0	LYSA10S	10	A		LYS	SER	-0.22452
USER	2m8i_repx	0	LYSA10T	10	A		LYS	THR	-0.299417
USER	2m8i_repx	0	LYSA10V	10	A		LYS	VAL	0.459995
USER	2m8i_repx	0	LYSA10W	10	A		LYS	TRP	0.779795
USER	2m8i_repx	0	LYSA10Y	10	A		LYS	TYR	0.168603
USER	2m8i_repx	0	LEUA11A	11	A		LEU	ALA	2.8294
USER	2m8i_repx	0	LEUA11C	11	A		LEU	CYS	2.34297
USER	2m8i_repx	0	LEUA11D	11	A		LEU	ASP	3.9661
USER	2m8i_repx	0	LEUA11E	11	A		LEU	GLU	3.93124
USER	2m8i_repx	0	LEUA11F	11	A		LEU	PHE	5.54844
USER	2m8i_repx	0	LEUA11G	11	A		LEU	GLY	3.84757
USER	2m8i_repx	0	LEUA11H	11	A		LEU	HIS	3.57272
USER	2m8i_repx	0	LEUA11I	11	A		LEU	ILE	1.49422
USER	2m8i_repx	0	LEUA11K	11	A		LEU	LYS	2.75121
USER	2m8i_repx	0	LEUA11M	11	A		LEU	MET	0.240648
USER	2m8i_repx	0	LEUA11N	11	A		LEU	ASN	3.20514
USER	2m8i_repx	0	LEUA11P	11	A		LEU	PRO	1.95174
USER	2m8i_repx	0	LEUA11Q	11	A		LEU	GLN	2.27323
USER	2m8i_repx	0	LEUA11R	11	A		LEU	ARG	3.33448
USER	2m8i_repx	0	LEUA11S	11	A		LEU	SER	3.65398
USER	2m8i_repx	0	LEUA11T	11	A		LEU	THR	3.23758
USER	2m8i_repx	0	LEUA11V	11	A		LEU	VAL	2.00121
USER	2m8i_repx	0	LEUA11W	11	A		LEU	TRP	7.47419
USER	2m8i_repx	0	LEUA11Y	11	A		LEU	TYR	4.92213
USER	2m8i_repx	0	PROA12A	12	A		PRO	ALA	2.13304
USER	2m8i_repx	0	PROA12C	12	A		PRO	CYS	2.69405
USER	2m8i_repx	0	PROA12D	12	A		PRO	ASP	5.65308
USER	2m8i_repx	0	PROA12E	12	A		PRO	GLU	5.89529
USER	2m8i_repx	0	PROA12F	12	A		PRO	PHE	8.79763
USER	2m8i_repx	0	PROA12G	12	A		PRO	GLY	2.15424
USER	2m8i_repx	0	PROA12H	12	A		PRO	HIS	10.3321
USER	2m8i_repx	0	PROA12I	12	A		PRO	ILE	5.86713
USER	2m8i_repx	0	PROA12K	12	A		PRO	LYS	4.83127
USER	2m8i_repx	0	PROA12L	12	A		PRO	LEU	3.5806
USER	2m8i_repx	0	PROA12M	12	A		PRO	MET	5.30785
USER	2m8i_repx	0	PROA12N	12	A		PRO	ASN	4.35763
USER	2m8i_repx	0	PROA12Q	12	A		PRO	GLN	4.70847
USER	2m8i_repx	0	PROA12R	12	A		PRO	ARG	4.27216
USER	2m8i_repx	0	PROA12S	12	A		PRO	SER	3.25563
USER	2m8i_repx	0	PROA12T	12	A		PRO	THR	5.0009
USER	2m8i_repx	0	PROA12V	12	A		PRO	VAL	5.27039
USER	2m8i_repx	0	PROA12W	12	A		PRO	TRP	10.3248
USER	2m8i_repx	0	PROA12Y	12	A		PRO	TYR	8.8634
USER	2m8i_repx	0	PROA13A	13	A		PRO	ALA	0.703918
USER	2m8i_repx	0	PROA13C	13	A		PRO	CYS	0.913356
USER	2m8i_repx	0	PROA13D	13	A		PRO	ASP	0.892793
USER	2m8i_repx	0	PROA13E	13	A		PRO	GLU	0.342294
USER	2m8i_repx	0	PROA13F	13	A		PRO	PHE	0.331239
USER	2m8i_repx	0	PROA13G	13	A		PRO	GLY	0.909176
USER	2m8i_repx	0	PROA13H	13	A		PRO	HIS	0.706536
USER	2m8i_repx	0	PROA13I	13	A		PRO	ILE	0.920594
USER	2m8i_repx	0	PROA13K	13	A		PRO	LYS	0.603526
USER	2m8i_repx	0	PROA13L	13	A		PRO	LEU	0.727636
USER	2m8i_repx	0	PROA13M	13	A		PRO	MET	0.27052
USER	2m8i_repx	0	PROA13N	13	A		PRO	ASN	0.919016
USER	2m8i_repx	0	PROA13Q	13	A		PRO	GLN	0.654624
USER	2m8i_repx	0	PROA13R	13	A		PRO	ARG	0.637164
USER	2m8i_repx	0	PROA13S	13	A		PRO	SER	0.803504
USER	2m8i_repx	0	PROA13T	13	A		PRO	THR	0.734437
USER	2m8i_repx	0	PROA13V	13	A		PRO	VAL	0.730792
USER	2m8i_repx	0	PROA13W	13	A		PRO	TRP	0.00816675
USER	2m8i_repx	0	PROA13Y	13	A		PRO	TYR	0.356681
USER	2m8i_repx	0	GLYA14A	14	A		GLY	ALA	2.68959
USER	2m8i_repx	0	GLYA14C	14	A		GLY	CYS	3.97998
USER	2m8i_repx	0	GLYA14D	14	A		GLY	ASP	4.74962
USER	2m8i_repx	0	GLYA14E	14	A		GLY	GLU	5.28508
USER	2m8i_repx	0	GLYA14F	14	A		GLY	PHE	5.13442
USER	2m8i_repx	0	GLYA14H	14	A		GLY	HIS	5.64265
USER	2m8i_repx	0	GLYA14I	14	A		GLY	ILE	8.10901
USER	2m8i_repx	0	GLYA14K	14	A		GLY	LYS	5.01448
USER	2m8i_repx	0	GLYA14L	14	A		GLY	LEU	5.55247
USER	2m8i_repx	0	GLYA14M	14	A		GLY	MET	4.66867
USER	2m8i_repx	0	GLYA14N	14	A		GLY	ASN	4.15834
USER	2m8i_repx	0	GLYA14P	14	A		GLY	PRO	4.62644
USER	2m8i_repx	0	GLYA14Q	14	A		GLY	GLN	5.02212
USER	2m8i_repx	0	GLYA14R	14	A		GLY	ARG	4.77848
USER	2m8i_repx	0	GLYA14S	14	A		GLY	SER	4.53194
USER	2m8i_repx	0	GLYA14T	14	A		GLY	THR	7.80319
USER	2m8i_repx	0	GLYA14V	14	A		GLY	VAL	6.72676
USER	2m8i_repx	0	GLYA14W	14	A		GLY	TRP	5.73442
USER	2m8i_repx	0	GLYA14Y	14	A		GLY	TYR	5.07958
USER	2m8i_repx	0	TRPA15A	15	A		TRP	ALA	1.53886
USER	2m8i_repx	0	TRPA15C	15	A		TRP	CYS	1.28083
USER	2m8i_repx	0	TRPA15D	15	A		TRP	ASP	1.97621
USER	2m8i_repx	0	TRPA15E	15	A		TRP	GLU	1.27678
USER	2m8i_repx	0	TRPA15F	15	A		TRP	PHE	-0.39958
USER	2m8i_repx	0	TRPA15G	15	A		TRP	GLY	2.4933
USER	2m8i_repx	0	TRPA15H	15	A		TRP	HIS	2.41695
USER	2m8i_repx	0	TRPA15I	15	A		TRP	ILE	1.74219
USER	2m8i_repx	0	TRPA15K	15	A		TRP	LYS	2.0566
USER	2m8i_repx	0	TRPA15L	15	A		TRP	LEU	-0.578327
USER	2m8i_repx	0	TRPA15M	15	A		TRP	MET	-0.224418
USER	2m8i_repx	0	TRPA15N	15	A		TRP	ASN	1.10871
USER	2m8i_repx	0	TRPA15P	15	A		TRP	PRO	0.985103
USER	2m8i_repx	0	TRPA15Q	15	A		TRP	GLN	0.769611
USER	2m8i_repx	0	TRPA15R	15	A		TRP	ARG	2.44569
USER	2m8i_repx	0	TRPA15S	15	A		TRP	SER	1.77368
USER	2m8i_repx	0	TRPA15T	15	A		TRP	THR	0.575507
USER	2m8i_repx	0	TRPA15V	15	A		TRP	VAL	1.12015
USER	2m8i_repx	0	TRPA15Y	15	A		TRP	TYR	-0.300294
USER	2m8i_repx	0	GLUA16A	16	A		GLU	ALA	0.106107
USER	2m8i_repx	0	GLUA16C	16	A		GLU	CYS	0.0235675
USER	2m8i_repx	0	GLUA16D	16	A		GLU	ASP	0.436249
USER	2m8i_repx	0	GLUA16F	16	A		GLU	PHE	-0.0125046
USER	2m8i_repx	0	GLUA16G	16	A		GLU	GLY	1.29518
USER	2m8i_repx	0	GLUA16H	16	A		GLU	HIS	0.413023
USER	2m8i_repx	0	GLUA16I	16	A		GLU	ILE	-0.144799
USER	2m8i_repx	0	GLUA16K	16	A		GLU	LYS	-0.200805
USER	2m8i_repx	0	GLUA16L	16	A		GLU	LEU	-0.398407
USER	2m8i_repx	0	GLUA16M	16	A		GLU	MET	-1.00098
USER	2m8i_repx	0	GLUA16N	16	A		GLU	ASN	-0.356002
USER	2m8i_repx	0	GLUA16P	16	A		GLU	PRO	4.91782
USER	2m8i_repx	0	GLUA16Q	16	A		GLU	GLN	-0.290031
USER	2m8i_repx	0	GLUA16R	16	A		GLU	ARG	-0.105334
USER	2m8i_repx	0	GLUA16S	16	A		GLU	SER	-0.0670282
USER	2m8i_repx	0	GLUA16T	16	A		GLU	THR	-0.0908948
USER	2m8i_repx	0	GLUA16V	16	A		GLU	VAL	0.00592465
USER	2m8i_repx	0	GLUA16W	16	A		GLU	TRP	0.210483
USER	2m8i_repx	0	GLUA16Y	16	A		GLU	TYR	0.0495802
USER	2m8i_repx	0	LYSA17A	17	A		LYS	ALA	0.8081
USER	2m8i_repx	0	LYSA17C	17	A		LYS	CYS	0.577796
USER	2m8i_repx	0	LYSA17D	17	A		LYS	ASP	1.9936
USER	2m8i_repx	0	LYSA17E	17	A		LYS	GLU	2.12122
USER	2m8i_repx	0	LYSA17F	17	A		LYS	PHE	-0.0377098
USER	2m8i_repx	0	LYSA17G	17	A		LYS	GLY	1.66831
USER	2m8i_repx	0	LYSA17H	17	A		LYS	HIS	0.71598
USER	2m8i_repx	0	LYSA17I	17	A		LYS	ILE	-0.368848
USER	2m8i_repx	0	LYSA17L	17	A		LYS	LEU	-0.56571
USER	2m8i_repx	0	LYSA17M	17	A		LYS	MET	-0.649505
USER	2m8i_repx	0	LYSA17N	17	A		LYS	ASN	0.747521
USER	2m8i_repx	0	LYSA17P	17	A		LYS	PRO	-1.21641
USER	2m8i_repx	0	LYSA17Q	17	A		LYS	GLN	1.30879
USER	2m8i_repx	0	LYSA17R	17	A		LYS	ARG	0.358145
USER	2m8i_repx	0	LYSA17S	17	A		LYS	SER	1.99585
USER	2m8i_repx	0	LYSA17T	17	A		LYS	THR	0.996221
USER	2m8i_repx	0	LYSA17V	17	A		LYS	VAL	-0.914799
USER	2m8i_repx	0	LYSA17W	17	A		LYS	TRP	1.53637
USER	2m8i_repx	0	LYSA17Y	17	A		LYS	TYR	0.193054
USER	2m8i_repx	0	ARGA18A	18	A		ARG	ALA	0.967994
USER	2m8i_repx	0	ARGA18C	18	A		ARG	CYS	-0.369243
USER	2m8i_repx	0	ARGA18D	18	A		ARG	ASP	0.0458978
USER	2m8i_repx	0	ARGA18E	18	A		ARG	GLU	0.356863
USER	2m8i_repx	0	ARGA18F	18	A		ARG	PHE	0.87652
USER	2m8i_repx	0	ARGA18G	18	A		ARG	GLY	-0.077432
USER	2m8i_repx	0	ARGA18H	18	A		ARG	HIS	0.982585
USER	2m8i_repx	0	ARGA18I	18	A		ARG	ILE	-0.262886
USER	2m8i_repx	0	ARGA18K	18	A		ARG	LYS	-1.14098
USER	2m8i_repx	0	ARGA18L	18	A		ARG	LEU	0.351922
USER	2m8i_repx	0	ARGA18M	18	A		ARG	MET	-1.37172
USER	2m8i_repx	0	ARGA18N	18	A		ARG	ASN	-0.26475
USER	2m8i_repx	0	ARGA18P	18	A		ARG	PRO	2.83717
USER	2m8i_repx	0	ARGA18Q	18	A		ARG	GLN	0.0754025
USER	2m8i_repx	0	ARGA18S	18	A		ARG	SER	0.303329
USER	2m8i_repx	0	ARGA18T	18	A		ARG	THR	0.829328
USER	2m8i_repx	0	ARGA18V	18	A		ARG	VAL	-0.573964
USER	2m8i_repx	0	ARGA18W	18	A		ARG	TRP	1.82731
USER	2m8i_repx	0	ARGA18Y	18	A		ARG	TYR	0.492907
USER	2m8i_repx	0	META19A	19	A		MET	ALA	0.901546
USER	2m8i_repx	0	META19C	19	A		MET	CYS	0.547355
USER	2m8i_repx	0	META19D	19	A		MET	ASP	1.04548
USER	2m8i_repx	0	META19E	19	A		MET	GLU	0.562533
USER	2m8i_repx	0	META19F	19	A		MET	PHE	0.866628
USER	2m8i_repx	0	META19G	19	A		MET	GLY	1.68502
USER	2m8i_repx	0	META19H	19	A		MET	HIS	1.01274
USER	2m8i_repx	0	META19I	19	A		MET	ILE	0.0993418
USER	2m8i_repx	0	META19K	19	A		MET	LYS	-0.839607
USER	2m8i_repx	0	META19L	19	A		MET	LEU	0.0501923
USER	2m8i_repx	0	META19N	19	A		MET	ASN	1.10383
USER	2m8i_repx	0	META19P	19	A		MET	PRO	1.69627
USER	2m8i_repx	0	META19Q	19	A		MET	GLN	-0.762113
USER	2m8i_repx	0	META19R	19	A		MET	ARG	-0.565098
USER	2m8i_repx	0	META19S	19	A		MET	SER	1.25547
USER	2m8i_repx	0	META19T	19	A		MET	THR	0.55838
USER	2m8i_repx	0	META19V	19	A		MET	VAL	0.43693
USER	2m8i_repx	0	META19W	19	A		MET	TRP	0.942297
USER	2m8i_repx	0	META19Y	19	A		MET	TYR	0.793874
USER	2m8i_repx	0	SERA20A	20	A		SER	ALA	-0.757223
USER	2m8i_repx	0	SERA20C	20	A		SER	CYS	-0.68171
USER	2m8i_repx	0	SERA20D	20	A		SER	ASP	-2.4234
USER	2m8i_repx	0	SERA20E	20	A		SER	GLU	-0.990648
USER	2m8i_repx	0	SERA20F	20	A		SER	PHE	-1.21598
USER	2m8i_repx	0	SERA20G	20	A		SER	GLY	0.306058
USER	2m8i_repx	0	SERA20H	20	A		SER	HIS	-0.438919
USER	2m8i_repx	0	SERA20I	20	A		SER	ILE	-1.94728
USER	2m8i_repx	0	SERA20K	20	A		SER	LYS	-1.48422
USER	2m8i_repx	0	SERA20L	20	A		SER	LEU	-1.85075
USER	2m8i_repx	0	SERA20M	20	A		SER	MET	-1.6538
USER	2m8i_repx	0	SERA20N	20	A		SER	ASN	-0.956689
USER	2m8i_repx	0	SERA20P	20	A		SER	PRO	3.94398
USER	2m8i_repx	0	SERA20Q	20	A		SER	GLN	-1.07414
USER	2m8i_repx	0	SERA20R	20	A		SER	ARG	-1.14471
USER	2m8i_repx	0	SERA20T	20	A		SER	THR	0.146793
USER	2m8i_repx	0	SERA20V	20	A		SER	VAL	-1.09292
USER	2m8i_repx	0	SERA20W	20	A		SER	TRP	-2.06401
USER	2m8i_repx	0	SERA20Y	20	A		SER	TYR	-1.45677
USER	2m8i_repx	0	ARGA21A	21	A		ARG	ALA	0.142949
USER	2m8i_repx	0	ARGA21C	21	A		ARG	CYS	0.157086
USER	2m8i_repx	0	ARGA21D	21	A		ARG	ASP	0.179145
USER	2m8i_repx	0	ARGA21E	21	A		ARG	GLU	0.141585
USER	2m8i_repx	0	ARGA21F	21	A		ARG	PHE	0.264882
USER	2m8i_repx	0	ARGA21G	21	A		ARG	GLY	0.0193881
USER	2m8i_repx	0	ARGA21H	21	A		ARG	HIS	0.222131
USER	2m8i_repx	0	ARGA21I	21	A		ARG	ILE	0.9598
USER	2m8i_repx	0	ARGA21K	21	A		ARG	LYS	0.163459
USER	2m8i_repx	0	ARGA21L	21	A		ARG	LEU	0.221286
USER	2m8i_repx	0	ARGA21M	21	A		ARG	MET	0.747101
USER	2m8i_repx	0	ARGA21N	21	A		ARG	ASN	0.199066
USER	2m8i_repx	0	ARGA21P	21	A		ARG	PRO	0.119574
USER	2m8i_repx	0	ARGA21Q	21	A		ARG	GLN	0.176121
USER	2m8i_repx	0	ARGA21S	21	A		ARG	SER	0.225189
USER	2m8i_repx	0	ARGA21T	21	A		ARG	THR	0.273879
USER	2m8i_repx	0	ARGA21V	21	A		ARG	VAL	0.343892
USER	2m8i_repx	0	ARGA21W	21	A		ARG	TRP	0.189204
USER	2m8i_repx	0	ARGA21Y	21	A		ARG	TYR	0.17365
USER	2m8i_repx	0	SERA22A	22	A		SER	ALA	-0.225351
USER	2m8i_repx	0	SERA22C	22	A		SER	CYS	-0.10414
USER	2m8i_repx	0	SERA22D	22	A		SER	ASP	-1.32352
USER	2m8i_repx	0	SERA22E	22	A		SER	GLU	-1.11909
USER	2m8i_repx	0	SERA22F	22	A		SER	PHE	-0.568379
USER	2m8i_repx	0	SERA22G	22	A		SER	GLY	-0.15411
USER	2m8i_repx	0	SERA22H	22	A		SER	HIS	-0.37776
USER	2m8i_repx	0	SERA22I	22	A		SER	ILE	-0.371449
USER	2m8i_repx	0	SERA22K	22	A		SER	LYS	-0.879934
USER	2m8i_repx	0	SERA22L	22	A		SER	LEU	-0.441904
USER	2m8i_repx	0	SERA22M	22	A		SER	MET	-0.129426
USER	2m8i_repx	0	SERA22N	22	A		SER	ASN	-0.573951
USER	2m8i_repx	0	SERA22P	22	A		SER	PRO	1.32394
USER	2m8i_repx	0	SERA22Q	22	A		SER	GLN	-0.731585
USER	2m8i_repx	0	SERA22R	22	A		SER	ARG	-0.833934
USER	2m8i_repx	0	SERA22T	22	A		SER	THR	-0.402037
USER	2m8i_repx	0	SERA22V	22	A		SER	VAL	-0.144687
USER	2m8i_repx	0	SERA22W	22	A		SER	TRP	-0.173698
USER	2m8i_repx	0	SERA22Y	22	A		SER	TYR	-0.511785
USER	2m8i_repx	0	SERA23A	23	A		SER	ALA	0.745086
USER	2m8i_repx	0	SERA23C	23	A		SER	CYS	0.639021
USER	2m8i_repx	0	SERA23D	23	A		SER	ASP	0.409473
USER	2m8i_repx	0	SERA23E	23	A		SER	GLU	0.145007
USER	2m8i_repx	0	SERA23F	23	A		SER	PHE	0.795611
USER	2m8i_repx	0	SERA23G	23	A		SER	GLY	0.677881
USER	2m8i_repx	0	SERA23H	23	A		SER	HIS	0.78701
USER	2m8i_repx	0	SERA23I	23	A		SER	ILE	0.0728642
USER	2m8i_repx	0	SERA23K	23	A		SER	LYS	0.0588367
USER	2m8i_repx	0	SERA23L	23	A		SER	LEU	0.163513
USER	2m8i_repx	0	SERA23M	23	A		SER	MET	0.265491
USER	2m8i_repx	0	SERA23N	23	A		SER	ASN	0.399962
USER	2m8i_repx	0	SERA23P	23	A		SER	PRO	2.38865
USER	2m8i_repx	0	SERA23Q	23	A		SER	GLN	-0.0336454
USER	2m8i_repx	0	SERA23R	23	A		SER	ARG	-0.201094
USER	2m8i_repx	0	SERA23T	23	A		SER	THR	0.835758
USER	2m8i_repx	0	SERA23V	23	A		SER	VAL	0.580326
USER	2m8i_repx	0	SERA23W	23	A		SER	TRP	2.52058
USER	2m8i_repx	0	SERA23Y	23	A		SER	TYR	0.785182
USER	2m8i_repx	0	GLYA24A	24	A		GLY	ALA	2.36061
USER	2m8i_repx	0	GLYA24C	24	A		GLY	CYS	2.41004
USER	2m8i_repx	0	GLYA24D	24	A		GLY	ASP	2.48685
USER	2m8i_repx	0	GLYA24E	24	A		GLY	GLU	2.15541
USER	2m8i_repx	0	GLYA24F	24	A		GLY	PHE	1.88907
USER	2m8i_repx	0	GLYA24H	24	A		GLY	HIS	2.3347
USER	2m8i_repx	0	GLYA24I	24	A		GLY	ILE	3.16447
USER	2m8i_repx	0	GLYA24K	24	A		GLY	LYS	2.10576
USER	2m8i_repx	0	GLYA24L	24	A		GLY	LEU	1.67838
USER	2m8i_repx	0	GLYA24M	24	A		GLY	MET	1.73588
USER	2m8i_repx	0	GLYA24N	24	A		GLY	ASN	2.61251
USER	2m8i_repx	0	GLYA24P	24	A		GLY	PRO	5.93874
USER	2m8i_repx	0	GLYA24Q	24	A		GLY	GLN	2.22165
USER	2m8i_repx	0	GLYA24R	24	A		GLY	ARG	2.14975
USER	2m8i_repx	0	GLYA24S	24	A		GLY	SER	2.63901
USER	2m8i_repx	0	GLYA24T	24	A		GLY	THR	3.83297
USER	2m8i_repx	0	GLYA24V	24	A		GLY	VAL	3.72858
USER	2m8i_repx	0	GLYA24W	24	A		GLY	TRP	2.05477
USER	2m8i_repx	0	GLYA24Y	24	A		GLY	TYR	1.99649
USER	2m8i_repx	0	ARGA25A	25	A		ARG	ALA	0.924653
USER	2m8i_repx	0	ARGA25C	25	A		ARG	CYS	0.638735
USER	2m8i_repx	0	ARGA25D	25	A		ARG	ASP	0.29879
USER	2m8i_repx	0	ARGA25E	25	A		ARG	GLU	0.50026
USER	2m8i_repx	0	ARGA25F	25	A		ARG	PHE	-0.531175
USER	2m8i_repx	0	ARGA25G	25	A		ARG	GLY	1.31197
USER	2m8i_repx	0	ARGA25H	25	A		ARG	HIS	0.535908
USER	2m8i_repx	0	ARGA25I	25	A		ARG	ILE	-0.0226413
USER	2m8i_repx	0	ARGA25K	25	A		ARG	LYS	0.109035
USER	2m8i_repx	0	ARGA25L	25	A		ARG	LEU	0.173021
USER	2m8i_repx	0	ARGA25M	25	A		ARG	MET	-0.46301
USER	2m8i_repx	0	ARGA25N	25	A		ARG	ASN	0.512858
USER	2m8i_repx	0	ARGA25P	25	A		ARG	PRO	1.48965
USER	2m8i_repx	0	ARGA25Q	25	A		ARG	GLN	0.366679
USER	2m8i_repx	0	ARGA25S	25	A		ARG	SER	0.849747
USER	2m8i_repx	0	ARGA25T	25	A		ARG	THR	0.636176
USER	2m8i_repx	0	ARGA25V	25	A		ARG	VAL	0.399964
USER	2m8i_repx	0	ARGA25W	25	A		ARG	TRP	-0.340945
USER	2m8i_repx	0	ARGA25Y	25	A		ARG	TYR	0.154983
USER	2m8i_repx	0	VALA26A	26	A		VAL	ALA	-0.00769998
USER	2m8i_repx	0	VALA26C	26	A		VAL	CYS	0.539746
USER	2m8i_repx	0	VALA26D	26	A		VAL	ASP	0.567357
USER	2m8i_repx	0	VALA26E	26	A		VAL	GLU	-0.23757
USER	2m8i_repx	0	VALA26F	26	A		VAL	PHE	0.318418
USER	2m8i_repx	0	VALA26G	26	A		VAL	GLY	0.862039
USER	2m8i_repx	0	VALA26H	26	A		VAL	HIS	0.842345
USER	2m8i_repx	0	VALA26I	26	A		VAL	ILE	-0.270293
USER	2m8i_repx	0	VALA26K	26	A		VAL	LYS	0.206112
USER	2m8i_repx	0	VALA26L	26	A		VAL	LEU	-0.095613
USER	2m8i_repx	0	VALA26M	26	A		VAL	MET	-0.356941
USER	2m8i_repx	0	VALA26N	26	A		VAL	ASN	0.979346
USER	2m8i_repx	0	VALA26P	26	A		VAL	PRO	-1.43861
USER	2m8i_repx	0	VALA26Q	26	A		VAL	GLN	0.194008
USER	2m8i_repx	0	VALA26R	26	A		VAL	ARG	0.532506
USER	2m8i_repx	0	VALA26S	26	A		VAL	SER	0.378921
USER	2m8i_repx	0	VALA26T	26	A		VAL	THR	0.717742
USER	2m8i_repx	0	VALA26W	26	A		VAL	TRP	-0.226819
USER	2m8i_repx	0	VALA26Y	26	A		VAL	TYR	0.422161
USER	2m8i_repx	0	TYRA27A	27	A		TYR	ALA	-0.0407874
USER	2m8i_repx	0	TYRA27C	27	A		TYR	CYS	-0.332438
USER	2m8i_repx	0	TYRA27D	27	A		TYR	ASP	0.769313
USER	2m8i_repx	0	TYRA27E	27	A		TYR	GLU	0.8884
USER	2m8i_repx	0	TYRA27F	27	A		TYR	PHE	-0.61491
USER	2m8i_repx	0	TYRA27G	27	A		TYR	GLY	-0.674867
USER	2m8i_repx	0	TYRA27H	27	A		TYR	HIS	-0.324947
USER	2m8i_repx	0	TYRA27I	27	A		TYR	ILE	-0.327447
USER	2m8i_repx	0	TYRA27K	27	A		TYR	LYS	-0.353206
USER	2m8i_repx	0	TYRA27L	27	A		TYR	LEU	-0.647497
USER	2m8i_repx	0	TYRA27M	27	A		TYR	MET	-1.47399
USER	2m8i_repx	0	TYRA27N	27	A		TYR	ASN	-0.427598
USER	2m8i_repx	0	TYRA27P	27	A		TYR	PRO	2.82829
USER	2m8i_repx	0	TYRA27Q	27	A		TYR	GLN	0.969884
USER	2m8i_repx	0	TYRA27R	27	A		TYR	ARG	-0.471755
USER	2m8i_repx	0	TYRA27S	27	A		TYR	SER	-0.637016
USER	2m8i_repx	0	TYRA27T	27	A		TYR	THR	0.933613
USER	2m8i_repx	0	TYRA27V	27	A		TYR	VAL	-0.162112
USER	2m8i_repx	0	TYRA27W	27	A		TYR	TRP	0.894296
USER	2m8i_repx	0	TYRA28A	28	A		TYR	ALA	2.46927
USER	2m8i_repx	0	TYRA28C	28	A		TYR	CYS	2.55184
USER	2m8i_repx	0	TYRA28D	28	A		TYR	ASP	4.66929
USER	2m8i_repx	0	TYRA28E	28	A		TYR	GLU	5.12658
USER	2m8i_repx	0	TYRA28F	28	A		TYR	PHE	-0.378471
USER	2m8i_repx	0	TYRA28G	28	A		TYR	GLY	3.56785
USER	2m8i_repx	0	TYRA28H	28	A		TYR	HIS	2.73854
USER	2m8i_repx	0	TYRA28I	28	A		TYR	ILE	1.67791
USER	2m8i_repx	0	TYRA28K	28	A		TYR	LYS	2.91019
USER	2m8i_repx	0	TYRA28L	28	A		TYR	LEU	2.00486
USER	2m8i_repx	0	TYRA28M	28	A		TYR	MET	1.83539
USER	2m8i_repx	0	TYRA28N	28	A		TYR	ASN	2.75068
USER	2m8i_repx	0	TYRA28P	28	A		TYR	PRO	3.6881
USER	2m8i_repx	0	TYRA28Q	28	A		TYR	GLN	3.76041
USER	2m8i_repx	0	TYRA28R	28	A		TYR	ARG	3.28255
USER	2m8i_repx	0	TYRA28S	28	A		TYR	SER	4.30848
USER	2m8i_repx	0	TYRA28T	28	A		TYR	THR	2.50911
USER	2m8i_repx	0	TYRA28V	28	A		TYR	VAL	0.984368
USER	2m8i_repx	0	TYRA28W	28	A		TYR	TRP	4.15939
USER	2m8i_repx	0	PHEA29A	29	A		PHE	ALA	1.96766
USER	2m8i_repx	0	PHEA29C	29	A		PHE	CYS	1.91999
USER	2m8i_repx	0	PHEA29D	29	A		PHE	ASP	1.58814
USER	2m8i_repx	0	PHEA29E	29	A		PHE	GLU	0.235618
USER	2m8i_repx	0	PHEA29G	29	A		PHE	GLY	3.48224
USER	2m8i_repx	0	PHEA29H	29	A		PHE	HIS	1.92032
USER	2m8i_repx	0	PHEA29I	29	A		PHE	ILE	0.884974
USER	2m8i_repx	0	PHEA29K	29	A		PHE	LYS	1.40931
USER	2m8i_repx	0	PHEA29L	29	A		PHE	LEU	0.535269
USER	2m8i_repx	0	PHEA29M	29	A		PHE	MET	0.278419
USER	2m8i_repx	0	PHEA29N	29	A		PHE	ASN	2.61608
USER	2m8i_repx	0	PHEA29P	29	A		PHE	PRO	4.90163
USER	2m8i_repx	0	PHEA29Q	29	A		PHE	GLN	1.30012
USER	2m8i_repx	0	PHEA29R	29	A		PHE	ARG	1.8163
USER	2m8i_repx	0	PHEA29S	29	A		PHE	SER	2.71008
USER	2m8i_repx	0	PHEA29T	29	A		PHE	THR	1.91873
USER	2m8i_repx	0	PHEA29V	29	A		PHE	VAL	1.04722
USER	2m8i_repx	0	PHEA29W	29	A		PHE	TRP	1.95006
USER	2m8i_repx	0	PHEA29Y	29	A		PHE	TYR	0.446104
USER	2m8i_repx	0	ASNA30A	30	A		ASN	ALA	-1.32923
USER	2m8i_repx	0	ASNA30C	30	A		ASN	CYS	-1.69945
USER	2m8i_repx	0	ASNA30D	30	A		ASN	ASP	-0.919566
USER	2m8i_repx	0	ASNA30E	30	A		ASN	GLU	0.0320127
USER	2m8i_repx	0	ASNA30F	30	A		ASN	PHE	4.11703
USER	2m8i_repx	0	ASNA30G	30	A		ASN	GLY	-0.965399
USER	2m8i_repx	0	ASNA30H	30	A		ASN	HIS	2.99694
USER	2m8i_repx	0	ASNA30I	30	A		ASN	ILE	2.45827
USER	2m8i_repx	0	ASNA30K	30	A		ASN	LYS	-1.52688
USER	2m8i_repx	0	ASNA30L	30	A		ASN	LEU	-1.06877
USER	2m8i_repx	0	ASNA30M	30	A		ASN	MET	-2.03732
USER	2m8i_repx	0	ASNA30P	30	A		ASN	PRO	8.09955
USER	2m8i_repx	0	ASNA30Q	30	A		ASN	GLN	-0.426693
USER	2m8i_repx	0	ASNA30R	30	A		ASN	ARG	-0.559392
USER	2m8i_repx	0	ASNA30S	30	A		ASN	SER	0.13759
USER	2m8i_repx	0	ASNA30T	30	A		ASN	THR	0.272586
USER	2m8i_repx	0	ASNA30V	30	A		ASN	VAL	3.43114
USER	2m8i_repx	0	ASNA30W	30	A		ASN	TRP	2.62033
USER	2m8i_repx	0	ASNA30Y	30	A		ASN	TYR	5.44065
USER	2m8i_repx	0	HISA31A	31	A		HIS	ALA	0.18566
USER	2m8i_repx	0	HISA31C	31	A		HIS	CYS	-0.114921
USER	2m8i_repx	0	HISA31D	31	A		HIS	ASP	-0.160054
USER	2m8i_repx	0	HISA31E	31	A		HIS	GLU	-0.353988
USER	2m8i_repx	0	HISA31F	31	A		HIS	PHE	-0.946307
USER	2m8i_repx	0	HISA31G	31	A		HIS	GLY	0.615234
USER	2m8i_repx	0	HISA31I	31	A		HIS	ILE	-0.0692524
USER	2m8i_repx	0	HISA31K	31	A		HIS	LYS	-0.561338
USER	2m8i_repx	0	HISA31L	31	A		HIS	LEU	-0.798618
USER	2m8i_repx	0	HISA31M	31	A		HIS	MET	-1.62539
USER	2m8i_repx	0	HISA31N	31	A		HIS	ASN	0.0891342
USER	2m8i_repx	0	HISA31P	31	A		HIS	PRO	-0.927973
USER	2m8i_repx	0	HISA31Q	31	A		HIS	GLN	-0.230326
USER	2m8i_repx	0	HISA31R	31	A		HIS	ARG	-0.314299
USER	2m8i_repx	0	HISA31S	31	A		HIS	SER	0.186101
USER	2m8i_repx	0	HISA31T	31	A		HIS	THR	0.878576
USER	2m8i_repx	0	HISA31V	31	A		HIS	VAL	0.523672
USER	2m8i_repx	0	HISA31W	31	A		HIS	TRP	-0.310415
USER	2m8i_repx	0	HISA31Y	31	A		HIS	TYR	-0.681505
USER	2m8i_repx	0	ILEA32A	32	A		ILE	ALA	0.122245
USER	2m8i_repx	0	ILEA32C	32	A		ILE	CYS	0.516586
USER	2m8i_repx	0	ILEA32D	32	A		ILE	ASP	0.235744
USER	2m8i_repx	0	ILEA32E	32	A		ILE	GLU	-0.0684152
USER	2m8i_repx	0	ILEA32F	32	A		ILE	PHE	-0.108395
USER	2m8i_repx	0	ILEA32G	32	A		ILE	GLY	0.663083
USER	2m8i_repx	0	ILEA32H	32	A		ILE	HIS	0.588388
USER	2m8i_repx	0	ILEA32K	32	A		ILE	LYS	-0.446347
USER	2m8i_repx	0	ILEA32L	32	A		ILE	LEU	-0.401359
USER	2m8i_repx	0	ILEA32M	32	A		ILE	MET	-0.0738792
USER	2m8i_repx	0	ILEA32N	32	A		ILE	ASN	0.488263
USER	2m8i_repx	0	ILEA32P	32	A		ILE	PRO	1.41846
USER	2m8i_repx	0	ILEA32Q	32	A		ILE	GLN	-0.260426
USER	2m8i_repx	0	ILEA32R	32	A		ILE	ARG	-0.151079
USER	2m8i_repx	0	ILEA32S	32	A		ILE	SER	0.0117939
USER	2m8i_repx	0	ILEA32T	32	A		ILE	THR	0.858815
USER	2m8i_repx	0	ILEA32V	32	A		ILE	VAL	0.528156
USER	2m8i_repx	0	ILEA32W	32	A		ILE	TRP	0.31935
USER	2m8i_repx	0	ILEA32Y	32	A		ILE	TYR	-0.0341678
USER	2m8i_repx	0	THRA33A	33	A		THR	ALA	0.245771
USER	2m8i_repx	0	THRA33C	33	A		THR	CYS	0.443928
USER	2m8i_repx	0	THRA33D	33	A		THR	ASP	-0.415336
USER	2m8i_repx	0	THRA33E	33	A		THR	GLU	-0.289668
USER	2m8i_repx	0	THRA33F	33	A		THR	PHE	-0.00818266
USER	2m8i_repx	0	THRA33G	33	A		THR	GLY	0.33196
USER	2m8i_repx	0	THRA33H	33	A		THR	HIS	0.294605
USER	2m8i_repx	0	THRA33I	33	A		THR	ILE	-0.671017
USER	2m8i_repx	0	THRA33K	33	A		THR	LYS	-0.680327
USER	2m8i_repx	0	THRA33L	33	A		THR	LEU	-0.0816133
USER	2m8i_repx	0	THRA33M	33	A		THR	MET	-0.186208
USER	2m8i_repx	0	THRA33N	33	A		THR	ASN	-0.342925
USER	2m8i_repx	0	THRA33P	33	A		THR	PRO	4.2126
USER	2m8i_repx	0	THRA33Q	33	A		THR	GLN	-0.849926
USER	2m8i_repx	0	THRA33R	33	A		THR	ARG	-0.571332
USER	2m8i_repx	0	THRA33S	33	A		THR	SER	0.141746
USER	2m8i_repx	0	THRA33V	33	A		THR	VAL	-0.206717
USER	2m8i_repx	0	THRA33W	33	A		THR	TRP	0.157279
USER	2m8i_repx	0	THRA33Y	33	A		THR	TYR	0.0728724
USER	2m8i_repx	0	ASNA34A	34	A		ASN	ALA	1.44144
USER	2m8i_repx	0	ASNA34C	34	A		ASN	CYS	0.762338
USER	2m8i_repx	0	ASNA34D	34	A		ASN	ASP	0.407993
USER	2m8i_repx	0	ASNA34E	34	A		ASN	GLU	0.855116
USER	2m8i_repx	0	ASNA34F	34	A		ASN	PHE	0.301096
USER	2m8i_repx	0	ASNA34G	34	A		ASN	GLY	-0.222842
USER	2m8i_repx	0	ASNA34H	34	A		ASN	HIS	0.458116
USER	2m8i_repx	0	ASNA34I	34	A		ASN	ILE	2.35933
USER	2m8i_repx	0	ASNA34K	34	A		ASN	LYS	-0.48518
USER	2m8i_repx	0	ASNA34L	34	A		ASN	LEU	0.393612
USER	2m8i_repx	0	ASNA34M	34	A		ASN	MET	0.0602547
USER	2m8i_repx	0	ASNA34P	34	A		ASN	PRO	4.94162
USER	2m8i_repx	0	ASNA34Q	34	A		ASN	GLN	0.244862
USER	2m8i_repx	0	ASNA34R	34	A		ASN	ARG	-0.631096
USER	2m8i_repx	0	ASNA34S	34	A		ASN	SER	0.870534
USER	2m8i_repx	0	ASNA34T	34	A		ASN	THR	2.33463
USER	2m8i_repx	0	ASNA34V	34	A		ASN	VAL	2.84817
USER	2m8i_repx	0	ASNA34W	34	A		ASN	TRP	0.804881
USER	2m8i_repx	0	ASNA34Y	34	A		ASN	TYR	0.335722
USER	2m8i_repx	0	ALAA35C	35	A		ALA	CYS	-0.130784
USER	2m8i_repx	0	ALAA35D	35	A		ALA	ASP	-0.342473
USER	2m8i_repx	0	ALAA35E	35	A		ALA	GLU	-0.689139
USER	2m8i_repx	0	ALAA35F	35	A		ALA	PHE	-0.841803
USER	2m8i_repx	0	ALAA35G	35	A		ALA	GLY	0.905607
USER	2m8i_repx	0	ALAA35H	35	A		ALA	HIS	-0.409956
USER	2m8i_repx	0	ALAA35I	35	A		ALA	ILE	-1.27683
USER	2m8i_repx	0	ALAA35K	35	A		ALA	LYS	-1.59837
USER	2m8i_repx	0	ALAA35L	35	A		ALA	LEU	-1.03464
USER	2m8i_repx	0	ALAA35M	35	A		ALA	MET	-0.865396
USER	2m8i_repx	0	ALAA35N	35	A		ALA	ASN	-0.34642
USER	2m8i_repx	0	ALAA35P	35	A		ALA	PRO	2.58171
USER	2m8i_repx	0	ALAA35Q	35	A		ALA	GLN	-0.748114
USER	2m8i_repx	0	ALAA35R	35	A		ALA	ARG	-1.1292
USER	2m8i_repx	0	ALAA35S	35	A		ALA	SER	0.124738
USER	2m8i_repx	0	ALAA35T	35	A		ALA	THR	-0.52461
USER	2m8i_repx	0	ALAA35V	35	A		ALA	VAL	-0.968651
USER	2m8i_repx	0	ALAA35W	35	A		ALA	TRP	-0.169392
USER	2m8i_repx	0	ALAA35Y	35	A		ALA	TYR	-0.636142
USER	2m8i_repx	0	SERA36A	36	A		SER	ALA	-0.710772
USER	2m8i_repx	0	SERA36C	36	A		SER	CYS	-0.33241
USER	2m8i_repx	0	SERA36D	36	A		SER	ASP	-0.0130131
USER	2m8i_repx	0	SERA36E	36	A		SER	GLU	-1.26216
USER	2m8i_repx	0	SERA36F	36	A		SER	PHE	-1.17519
USER	2m8i_repx	0	SERA36G	36	A		SER	GLY	0.473124
USER	2m8i_repx	0	SERA36H	36	A		SER	HIS	-0.384454
USER	2m8i_repx	0	SERA36I	36	A		SER	ILE	1.85824
USER	2m8i_repx	0	SERA36K	36	A		SER	LYS	-1.66036
USER	2m8i_repx	0	SERA36L	36	A		SER	LEU	-1.68657
USER	2m8i_repx	0	SERA36M	36	A		SER	MET	-1.66012
USER	2m8i_repx	0	SERA36N	36	A		SER	ASN	-0.0869704
USER	2m8i_repx	0	SERA36P	36	A		SER	PRO	-0.0304657
USER	2m8i_repx	0	SERA36Q	36	A		SER	GLN	-1.20296
USER	2m8i_repx	0	SERA36R	36	A		SER	ARG	-0.979736
USER	2m8i_repx	0	SERA36T	36	A		SER	THR	1.92872
USER	2m8i_repx	0	SERA36V	36	A		SER	VAL	1.65887
USER	2m8i_repx	0	SERA36W	36	A		SER	TRP	-0.686315
USER	2m8i_repx	0	SERA36Y	36	A		SER	TYR	-1.09027
USER	2m8i_repx	0	GLNA37A	37	A		GLN	ALA	0.0759013
USER	2m8i_repx	0	GLNA37C	37	A		GLN	CYS	-0.101899
USER	2m8i_repx	0	GLNA37D	37	A		GLN	ASP	0.6817
USER	2m8i_repx	0	GLNA37E	37	A		GLN	GLU	0.702917
USER	2m8i_repx	0	GLNA37F	37	A		GLN	PHE	-0.154537
USER	2m8i_repx	0	GLNA37G	37	A		GLN	GLY	-0.111213
USER	2m8i_repx	0	GLNA37H	37	A		GLN	HIS	0.539733
USER	2m8i_repx	0	GLNA37I	37	A		GLN	ILE	2.1407
USER	2m8i_repx	0	GLNA37K	37	A		GLN	LYS	-0.243847
USER	2m8i_repx	0	GLNA37L	37	A		GLN	LEU	0.306708
USER	2m8i_repx	0	GLNA37M	37	A		GLN	MET	-0.268364
USER	2m8i_repx	0	GLNA37N	37	A		GLN	ASN	0.121899
USER	2m8i_repx	0	GLNA37P	37	A		GLN	PRO	4.65921
USER	2m8i_repx	0	GLNA37R	37	A		GLN	ARG	-0.264485
USER	2m8i_repx	0	GLNA37S	37	A		GLN	SER	-0.75867
USER	2m8i_repx	0	GLNA37T	37	A		GLN	THR	-0.437586
USER	2m8i_repx	0	GLNA37V	37	A		GLN	VAL	1.82806
USER	2m8i_repx	0	GLNA37W	37	A		GLN	TRP	0.521947
USER	2m8i_repx	0	GLNA37Y	37	A		GLN	TYR	0.168694
USER	2m8i_repx	0	TRPA38A	38	A		TRP	ALA	-0.0467752
USER	2m8i_repx	0	TRPA38C	38	A		TRP	CYS	-0.130494
USER	2m8i_repx	0	TRPA38D	38	A		TRP	ASP	0.177691
USER	2m8i_repx	0	TRPA38E	38	A		TRP	GLU	-0.0524036
USER	2m8i_repx	0	TRPA38F	38	A		TRP	PHE	-0.260492
USER	2m8i_repx	0	TRPA38G	38	A		TRP	GLY	0.161999
USER	2m8i_repx	0	TRPA38H	38	A		TRP	HIS	0.393134
USER	2m8i_repx	0	TRPA38I	38	A		TRP	ILE	-0.22171
USER	2m8i_repx	0	TRPA38K	38	A		TRP	LYS	-0.0721593
USER	2m8i_repx	0	TRPA38L	38	A		TRP	LEU	-0.408948
USER	2m8i_repx	0	TRPA38M	38	A		TRP	MET	-0.239458
USER	2m8i_repx	0	TRPA38N	38	A		TRP	ASN	0.0705176
USER	2m8i_repx	0	TRPA38P	38	A		TRP	PRO	-1.48367
USER	2m8i_repx	0	TRPA38Q	38	A		TRP	GLN	0.120613
USER	2m8i_repx	0	TRPA38R	38	A		TRP	ARG	0.286573
USER	2m8i_repx	0	TRPA38S	38	A		TRP	SER	-0.230352
USER	2m8i_repx	0	TRPA38T	38	A		TRP	THR	0.122105
USER	2m8i_repx	0	TRPA38V	38	A		TRP	VAL	0.05326
USER	2m8i_repx	0	TRPA38Y	38	A		TRP	TYR	-0.211485
USER	2m8i_repx	0	GLUA39A	39	A		GLU	ALA	0.360601
USER	2m8i_repx	0	GLUA39C	39	A		GLU	CYS	0.223822
USER	2m8i_repx	0	GLUA39D	39	A		GLU	ASP	0.162345
USER	2m8i_repx	0	GLUA39F	39	A		GLU	PHE	0.175192
USER	2m8i_repx	0	GLUA39G	39	A		GLU	GLY	0.530154
USER	2m8i_repx	0	GLUA39H	39	A		GLU	HIS	0.995515
USER	2m8i_repx	0	GLUA39I	39	A		GLU	ILE	-0.560176
USER	2m8i_repx	0	GLUA39K	39	A		GLU	LYS	-0.367232
USER	2m8i_repx	0	GLUA39L	39	A		GLU	LEU	-0.596329
USER	2m8i_repx	0	GLUA39M	39	A		GLU	MET	-0.156056
USER	2m8i_repx	0	GLUA39N	39	A		GLU	ASN	0.432571
USER	2m8i_repx	0	GLUA39P	39	A		GLU	PRO	1.44113
USER	2m8i_repx	0	GLUA39Q	39	A		GLU	GLN	0.340312
USER	2m8i_repx	0	GLUA39R	39	A		GLU	ARG	-0.598872
USER	2m8i_repx	0	GLUA39S	39	A		GLU	SER	0.881735
USER	2m8i_repx	0	GLUA39T	39	A		GLU	THR	0.755191
USER	2m8i_repx	0	GLUA39V	39	A		GLU	VAL	0.115887
USER	2m8i_repx	0	GLUA39W	39	A		GLU	TRP	0.773387
USER	2m8i_repx	0	GLUA39Y	39	A		GLU	TYR	0.229515
USER	2m8i_repx	0	ARGA40A	40	A		ARG	ALA	0.831036
USER	2m8i_repx	0	ARGA40C	40	A		ARG	CYS	0.788707
USER	2m8i_repx	0	ARGA40D	40	A		ARG	ASP	1.20882
USER	2m8i_repx	0	ARGA40E	40	A		ARG	GLU	-0.0429328
USER	2m8i_repx	0	ARGA40F	40	A		ARG	PHE	-1.24319
USER	2m8i_repx	0	ARGA40G	40	A		ARG	GLY	1.37066
USER	2m8i_repx	0	ARGA40H	40	A		ARG	HIS	0.111128
USER	2m8i_repx	0	ARGA40I	40	A		ARG	ILE	0.540934
USER	2m8i_repx	0	ARGA40K	40	A		ARG	LYS	-0.143497
USER	2m8i_repx	0	ARGA40L	40	A		ARG	LEU	-0.222784
USER	2m8i_repx	0	ARGA40M	40	A		ARG	MET	-0.987303
USER	2m8i_repx	0	ARGA40N	40	A		ARG	ASN	0.280146
USER	2m8i_repx	0	ARGA40P	40	A		ARG	PRO	-0.58506
USER	2m8i_repx	0	ARGA40Q	40	A		ARG	GLN	0.196683
USER	2m8i_repx	0	ARGA40S	40	A		ARG	SER	0.972135
USER	2m8i_repx	0	ARGA40T	40	A		ARG	THR	0.453281
USER	2m8i_repx	0	ARGA40V	40	A		ARG	VAL	0.646669
USER	2m8i_repx	0	ARGA40W	40	A		ARG	TRP	0.595431
USER	2m8i_repx	0	ARGA40Y	40	A		ARG	TYR	-0.26858
USER	2m8i_repx	0	PROA41A	41	A		PRO	ALA	2.65418
USER	2m8i_repx	0	PROA41C	41	A		PRO	CYS	4.08856
USER	2m8i_repx	0	PROA41D	41	A		PRO	ASP	6.81579
USER	2m8i_repx	0	PROA41E	41	A		PRO	GLU	7.80228
USER	2m8i_repx	0	PROA41F	41	A		PRO	PHE	13.5848
USER	2m8i_repx	0	PROA41G	41	A		PRO	GLY	3.1732
USER	2m8i_repx	0	PROA41H	41	A		PRO	HIS	11.8445
USER	2m8i_repx	0	PROA41I	41	A		PRO	ILE	5.92506
USER	2m8i_repx	0	PROA41K	41	A		PRO	LYS	7.71145
USER	2m8i_repx	0	PROA41L	41	A		PRO	LEU	11.2805
USER	2m8i_repx	0	PROA41M	41	A		PRO	MET	6.67249
USER	2m8i_repx	0	PROA41N	41	A		PRO	ASN	7.10255
USER	2m8i_repx	0	PROA41Q	41	A		PRO	GLN	7.59639
USER	2m8i_repx	0	PROA41R	41	A		PRO	ARG	8.79009
USER	2m8i_repx	0	PROA41S	41	A		PRO	SER	3.64032
USER	2m8i_repx	0	PROA41T	41	A		PRO	THR	6.07679
USER	2m8i_repx	0	PROA41V	41	A		PRO	VAL	4.29661
USER	2m8i_repx	0	PROA41W	41	A		PRO	TRP	13.024
USER	2m8i_repx	0	PROA41Y	41	A		PRO	TYR	13.4529
USER	2m8i_repx	0	SERA42A	42	A		SER	ALA	0.295417
USER	2m8i_repx	0	SERA42C	42	A		SER	CYS	-0.0309636
USER	2m8i_repx	0	SERA42D	42	A		SER	ASP	0.328599
USER	2m8i_repx	0	SERA42E	42	A		SER	GLU	0.463575
USER	2m8i_repx	0	SERA42F	42	A		SER	PHE	0.387844
USER	2m8i_repx	0	SERA42G	42	A		SER	GLY	2.05205
USER	2m8i_repx	0	SERA42H	42	A		SER	HIS	0.353642
USER	2m8i_repx	0	SERA42I	42	A		SER	ILE	0.859344
USER	2m8i_repx	0	SERA42K	42	A		SER	LYS	-0.0535198
USER	2m8i_repx	0	SERA42L	42	A		SER	LEU	0.322421
USER	2m8i_repx	0	SERA42M	42	A		SER	MET	0.472698
USER	2m8i_repx	0	SERA42N	42	A		SER	ASN	0.105923
USER	2m8i_repx	0	SERA42P	42	A		SER	PRO	1.26093
USER	2m8i_repx	0	SERA42Q	42	A		SER	GLN	1.80571
USER	2m8i_repx	0	SERA42R	42	A		SER	ARG	-0.240138
USER	2m8i_repx	0	SERA42T	42	A		SER	THR	0.741062
USER	2m8i_repx	0	SERA42V	42	A		SER	VAL	1.13634
USER	2m8i_repx	0	SERA42W	42	A		SER	TRP	0.443147
USER	2m8i_repx	0	SERA42Y	42	A		SER	TYR	0.406316
USER	2m8i_repx	0	GLYA43A	43	A		GLY	ALA	0.0220356
USER	2m8i_repx	0	GLYA43C	43	A		GLY	CYS	0.327758
USER	2m8i_repx	0	GLYA43D	43	A		GLY	ASP	0.434056
USER	2m8i_repx	0	GLYA43E	43	A		GLY	GLU	-0.0446776
USER	2m8i_repx	0	GLYA43F	43	A		GLY	PHE	-0.241662
USER	2m8i_repx	0	GLYA43H	43	A		GLY	HIS	0.590543
USER	2m8i_repx	0	GLYA43I	43	A		GLY	ILE	0.449857
USER	2m8i_repx	0	GLYA43K	43	A		GLY	LYS	0.0813274
USER	2m8i_repx	0	GLYA43L	43	A		GLY	LEU	0.170778
USER	2m8i_repx	0	GLYA43M	43	A		GLY	MET	-0.0912034
USER	2m8i_repx	0	GLYA43N	43	A		GLY	ASN	0.487658
USER	2m8i_repx	0	GLYA43P	43	A		GLY	PRO	1.86646
USER	2m8i_repx	0	GLYA43Q	43	A		GLY	GLN	0.0974362
USER	2m8i_repx	0	GLYA43R	43	A		GLY	ARG	-0.393147
USER	2m8i_repx	0	GLYA43S	43	A		GLY	SER	0.3799
USER	2m8i_repx	0	GLYA43T	43	A		GLY	THR	0.884724
USER	2m8i_repx	0	GLYA43V	43	A		GLY	VAL	0.984342
USER	2m8i_repx	0	GLYA43W	43	A		GLY	TRP	0.555518
USER	2m8i_repx	0	GLYA43Y	43	A		GLY	TYR	-0.0238023
