## Supplementary material for "Validating folding energy estimates as a method for variant interpretation": pin1_2m8j_ddg_background.csv

source	pdb	score	pdb_mut	pdb_rid	pdb_chain	gene_no	mut_from	mut_to	ddg
USER	2m8j_repx	0	GLYA1A	1	A		GLY	ALA	0.157644
USER	2m8j_repx	0	GLYA1C	1	A		GLY	CYS	0.248933
USER	2m8j_repx	0	GLYA1D	1	A		GLY	ASP	0.29067
USER	2m8j_repx	0	GLYA1E	1	A		GLY	GLU	0.193068
USER	2m8j_repx	0	GLYA1F	1	A		GLY	PHE	0.252705
USER	2m8j_repx	0	GLYA1H	1	A		GLY	HIS	0.401172
USER	2m8j_repx	0	GLYA1I	1	A		GLY	ILE	0.239141
USER	2m8j_repx	0	GLYA1K	1	A		GLY	LYS	-0.0877852
USER	2m8j_repx	0	GLYA1L	1	A		GLY	LEU	0.187662
USER	2m8j_repx	0	GLYA1M	1	A		GLY	MET	-0.0486851
USER	2m8j_repx	0	GLYA1N	1	A		GLY	ASN	0.225706
USER	2m8j_repx	0	GLYA1P	1	A		GLY	PRO	0.425793
USER	2m8j_repx	0	GLYA1Q	1	A		GLY	GLN	0.250262
USER	2m8j_repx	0	GLYA1R	1	A		GLY	ARG	0.0247193
USER	2m8j_repx	0	GLYA1S	1	A		GLY	SER	0.297569
USER	2m8j_repx	0	GLYA1T	1	A		GLY	THR	0.266694
USER	2m8j_repx	0	GLYA1V	1	A		GLY	VAL	0.43537
USER	2m8j_repx	0	GLYA1W	1	A		GLY	TRP	-0.304809
USER	2m8j_repx	0	GLYA1Y	1	A		GLY	TYR	0.280236
USER	2m8j_repx	0	LEUA2A	2	A		LEU	ALA	-0.00979245
USER	2m8j_repx	0	LEUA2C	2	A		LEU	CYS	-0.142159
USER	2m8j_repx	0	LEUA2D	2	A		LEU	ASP	-0.327196
USER	2m8j_repx	0	LEUA2E	2	A		LEU	GLU	-0.238985
USER	2m8j_repx	0	LEUA2F	2	A		LEU	PHE	-0.123121
USER	2m8j_repx	0	LEUA2G	2	A		LEU	GLY	-0.532855
USER	2m8j_repx	0	LEUA2H	2	A		LEU	HIS	-0.289219
USER	2m8j_repx	0	LEUA2I	2	A		LEU	ILE	2.42543
USER	2m8j_repx	0	LEUA2K	2	A		LEU	LYS	-0.260477
USER	2m8j_repx	0	LEUA2M	2	A		LEU	MET	0.0971123
USER	2m8j_repx	0	LEUA2N	2	A		LEU	ASN	-0.45857
USER	2m8j_repx	0	LEUA2P	2	A		LEU	PRO	4.21587
USER	2m8j_repx	0	LEUA2Q	2	A		LEU	GLN	-0.21522
USER	2m8j_repx	0	LEUA2R	2	A		LEU	ARG	-0.103526
USER	2m8j_repx	0	LEUA2S	2	A		LEU	SER	0.11086
USER	2m8j_repx	0	LEUA2T	2	A		LEU	THR	0.449856
USER	2m8j_repx	0	LEUA2V	2	A		LEU	VAL	0.730594
USER	2m8j_repx	0	LEUA2W	2	A		LEU	TRP	0.00065079
USER	2m8j_repx	0	LEUA2Y	2	A		LEU	TYR	-0.123267
USER	2m8j_repx	0	GLUA3A	3	A		GLU	ALA	2.06451
USER	2m8j_repx	0	GLUA3C	3	A		GLU	CYS	0.325219
USER	2m8j_repx	0	GLUA3D	3	A		GLU	ASP	-0.0943525
USER	2m8j_repx	0	GLUA3F	3	A		GLU	PHE	0.544675
USER	2m8j_repx	0	GLUA3G	3	A		GLU	GLY	0.0495615
USER	2m8j_repx	0	GLUA3H	3	A		GLU	HIS	0.501622
USER	2m8j_repx	0	GLUA3I	3	A		GLU	ILE	0.196215
USER	2m8j_repx	0	GLUA3K	3	A		GLU	LYS	0.236872
USER	2m8j_repx	0	GLUA3L	3	A		GLU	LEU	0.40171
USER	2m8j_repx	0	GLUA3M	3	A		GLU	MET	0.316323
USER	2m8j_repx	0	GLUA3N	3	A		GLU	ASN	0.0646335
USER	2m8j_repx	0	GLUA3P	3	A		GLU	PRO	3.0882
USER	2m8j_repx	0	GLUA3Q	3	A		GLU	GLN	0.14684
USER	2m8j_repx	0	GLUA3R	3	A		GLU	ARG	0.486477
USER	2m8j_repx	0	GLUA3S	3	A		GLU	SER	0.250886
USER	2m8j_repx	0	GLUA3T	3	A		GLU	THR	0.617144
USER	2m8j_repx	0	GLUA3V	3	A		GLU	VAL	0.531734
USER	2m8j_repx	0	GLUA3W	3	A		GLU	TRP	0.466851
USER	2m8j_repx	0	GLUA3Y	3	A		GLU	TYR	0.542509
USER	2m8j_repx	0	HISA4A	4	A		HIS	ALA	0.304736
USER	2m8j_repx	0	HISA4C	4	A		HIS	CYS	0.149893
USER	2m8j_repx	0	HISA4D	4	A		HIS	ASP	0.352266
USER	2m8j_repx	0	HISA4E	4	A		HIS	GLU	0.256257
USER	2m8j_repx	0	HISA4F	4	A		HIS	PHE	-0.194205
USER	2m8j_repx	0	HISA4G	4	A		HIS	GLY	0.209422
USER	2m8j_repx	0	HISA4I	4	A		HIS	ILE	0.43571
USER	2m8j_repx	0	HISA4K	4	A		HIS	LYS	-0.102107
USER	2m8j_repx	0	HISA4L	4	A		HIS	LEU	0.0831517
USER	2m8j_repx	0	HISA4M	4	A		HIS	MET	0.0667043
USER	2m8j_repx	0	HISA4N	4	A		HIS	ASN	0.104206
USER	2m8j_repx	0	HISA4P	4	A		HIS	PRO	0.194808
USER	2m8j_repx	0	HISA4Q	4	A		HIS	GLN	-0.0599636
USER	2m8j_repx	0	HISA4R	4	A		HIS	ARG	-0.0802039
USER	2m8j_repx	0	HISA4S	4	A		HIS	SER	0.206613
USER	2m8j_repx	0	HISA4T	4	A		HIS	THR	0.279388
USER	2m8j_repx	0	HISA4V	4	A		HIS	VAL	0.325246
USER	2m8j_repx	0	HISA4W	4	A		HIS	TRP	0.332156
USER	2m8j_repx	0	HISA4Y	4	A		HIS	TYR	-0.162238
USER	2m8j_repx	0	META5A	5	A		MET	ALA	0.0680163
USER	2m8j_repx	0	META5C	5	A		MET	CYS	0.266949
USER	2m8j_repx	0	META5D	5	A		MET	ASP	0.166594
USER	2m8j_repx	0	META5E	5	A		MET	GLU	-0.0529112
USER	2m8j_repx	0	META5F	5	A		MET	PHE	-0.220523
USER	2m8j_repx	0	META5G	5	A		MET	GLY	0.185686
USER	2m8j_repx	0	META5H	5	A		MET	HIS	0.0936326
USER	2m8j_repx	0	META5I	5	A		MET	ILE	0.570342
USER	2m8j_repx	0	META5K	5	A		MET	LYS	-0.215569
USER	2m8j_repx	0	META5L	5	A		MET	LEU	-0.281906
USER	2m8j_repx	0	META5N	5	A		MET	ASN	0.0516502
USER	2m8j_repx	0	META5P	5	A		MET	PRO	1.81882
USER	2m8j_repx	0	META5Q	5	A		MET	GLN	0.0544552
USER	2m8j_repx	0	META5R	5	A		MET	ARG	-0.236768
USER	2m8j_repx	0	META5S	5	A		MET	SER	0.220575
USER	2m8j_repx	0	META5T	5	A		MET	THR	0.447276
USER	2m8j_repx	0	META5V	5	A		MET	VAL	0.597972
USER	2m8j_repx	0	META5W	5	A		MET	TRP	0.474425
USER	2m8j_repx	0	META5Y	5	A		MET	TYR	-0.0554514
USER	2m8j_repx	0	ALAA6C	6	A		ALA	CYS	0.496619
USER	2m8j_repx	0	ALAA6D	6	A		ALA	ASP	0.285916
USER	2m8j_repx	0	ALAA6E	6	A		ALA	GLU	0.39141
USER	2m8j_repx	0	ALAA6F	6	A		ALA	PHE	0.0592464
USER	2m8j_repx	0	ALAA6G	6	A		ALA	GLY	-0.169773
USER	2m8j_repx	0	ALAA6H	6	A		ALA	HIS	0.407654
USER	2m8j_repx	0	ALAA6I	6	A		ALA	ILE	0.870458
USER	2m8j_repx	0	ALAA6K	6	A		ALA	LYS	0.085316
USER	2m8j_repx	0	ALAA6L	6	A		ALA	LEU	0.238636
USER	2m8j_repx	0	ALAA6M	6	A		ALA	MET	0.212232
USER	2m8j_repx	0	ALAA6N	6	A		ALA	ASN	0.219678
USER	2m8j_repx	0	ALAA6P	6	A		ALA	PRO	-1.00972
USER	2m8j_repx	0	ALAA6Q	6	A		ALA	GLN	0.0957501
USER	2m8j_repx	0	ALAA6R	6	A		ALA	ARG	0.186335
USER	2m8j_repx	0	ALAA6S	6	A		ALA	SER	0.0146089
USER	2m8j_repx	0	ALAA6T	6	A		ALA	THR	0.81077
USER	2m8j_repx	0	ALAA6V	6	A		ALA	VAL	0.732553
USER	2m8j_repx	0	ALAA6W	6	A		ALA	TRP	0.308323
USER	2m8j_repx	0	ALAA6Y	6	A		ALA	TYR	0.0968415
USER	2m8j_repx	0	ASPA7A	7	A		ASP	ALA	0.376597
USER	2m8j_repx	0	ASPA7C	7	A		ASP	CYS	0.455233
USER	2m8j_repx	0	ASPA7E	7	A		ASP	GLU	-0.152917
USER	2m8j_repx	0	ASPA7F	7	A		ASP	PHE	0.0617178
USER	2m8j_repx	0	ASPA7G	7	A		ASP	GLY	0.32872
USER	2m8j_repx	0	ASPA7H	7	A		ASP	HIS	0.546671
USER	2m8j_repx	0	ASPA7I	7	A		ASP	ILE	0.605517
USER	2m8j_repx	0	ASPA7K	7	A		ASP	LYS	0.369162
USER	2m8j_repx	0	ASPA7L	7	A		ASP	LEU	-0.0336983
USER	2m8j_repx	0	ASPA7M	7	A		ASP	MET	-0.0600692
USER	2m8j_repx	0	ASPA7N	7	A		ASP	ASN	0.294971
USER	2m8j_repx	0	ASPA7P	7	A		ASP	PRO	-0.0377363
USER	2m8j_repx	0	ASPA7Q	7	A		ASP	GLN	0.247119
USER	2m8j_repx	0	ASPA7R	7	A		ASP	ARG	0.108824
USER	2m8j_repx	0	ASPA7S	7	A		ASP	SER	0.41952
USER	2m8j_repx	0	ASPA7T	7	A		ASP	THR	0.628687
USER	2m8j_repx	0	ASPA7V	7	A		ASP	VAL	0.561807
USER	2m8j_repx	0	ASPA7W	7	A		ASP	TRP	0.580134
USER	2m8j_repx	0	ASPA7Y	7	A		ASP	TYR	0.139763
USER	2m8j_repx	0	GLUA8A	8	A		GLU	ALA	0.84061
USER	2m8j_repx	0	GLUA8C	8	A		GLU	CYS	1.0198
USER	2m8j_repx	0	GLUA8D	8	A		GLU	ASP	-0.0561572
USER	2m8j_repx	0	GLUA8F	8	A		GLU	PHE	0.723814
USER	2m8j_repx	0	GLUA8G	8	A		GLU	GLY	1.25604
USER	2m8j_repx	0	GLUA8H	8	A		GLU	HIS	1.16357
USER	2m8j_repx	0	GLUA8I	8	A		GLU	ILE	0.601723
USER	2m8j_repx	0	GLUA8K	8	A		GLU	LYS	0.111836
USER	2m8j_repx	0	GLUA8L	8	A		GLU	LEU	0.428794
USER	2m8j_repx	0	GLUA8M	8	A		GLU	MET	0.379292
USER	2m8j_repx	0	GLUA8N	8	A		GLU	ASN	0.666015
USER	2m8j_repx	0	GLUA8P	8	A		GLU	PRO	1.48804
USER	2m8j_repx	0	GLUA8Q	8	A		GLU	GLN	0.46276
USER	2m8j_repx	0	GLUA8R	8	A		GLU	ARG	0.286652
USER	2m8j_repx	0	GLUA8S	8	A		GLU	SER	1.13229
USER	2m8j_repx	0	GLUA8T	8	A		GLU	THR	1.31111
USER	2m8j_repx	0	GLUA8V	8	A		GLU	VAL	1.02483
USER	2m8j_repx	0	GLUA8W	8	A		GLU	TRP	0.657244
USER	2m8j_repx	0	GLUA8Y	8	A		GLU	TYR	0.766757
USER	2m8j_repx	0	GLUA9A	9	A		GLU	ALA	-0.517404
USER	2m8j_repx	0	GLUA9C	9	A		GLU	CYS	-0.0509186
USER	2m8j_repx	0	GLUA9D	9	A		GLU	ASP	-0.0389959
USER	2m8j_repx	0	GLUA9F	9	A		GLU	PHE	-0.312595
USER	2m8j_repx	0	GLUA9G	9	A		GLU	GLY	0.0828741
USER	2m8j_repx	0	GLUA9H	9	A		GLU	HIS	0.214649
USER	2m8j_repx	0	GLUA9I	9	A		GLU	ILE	-0.500462
USER	2m8j_repx	0	GLUA9K	9	A		GLU	LYS	-0.473753
USER	2m8j_repx	0	GLUA9L	9	A		GLU	LEU	-0.806423
USER	2m8j_repx	0	GLUA9M	9	A		GLU	MET	-0.740677
USER	2m8j_repx	0	GLUA9N	9	A		GLU	ASN	0.144608
USER	2m8j_repx	0	GLUA9P	9	A		GLU	PRO	1.31617
USER	2m8j_repx	0	GLUA9Q	9	A		GLU	GLN	-0.0874994
USER	2m8j_repx	0	GLUA9R	9	A		GLU	ARG	0.138612
USER	2m8j_repx	0	GLUA9S	9	A		GLU	SER	-0.396811
USER	2m8j_repx	0	GLUA9T	9	A		GLU	THR	0.015418
USER	2m8j_repx	0	GLUA9V	9	A		GLU	VAL	0.502214
USER	2m8j_repx	0	GLUA9W	9	A		GLU	TRP	-0.324615
USER	2m8j_repx	0	GLUA9Y	9	A		GLU	TYR	-0.163629
USER	2m8j_repx	0	LYSA10A	10	A		LYS	ALA	0.274389
USER	2m8j_repx	0	LYSA10C	10	A		LYS	CYS	0.072603
USER	2m8j_repx	0	LYSA10D	10	A		LYS	ASP	0.461851
USER	2m8j_repx	0	LYSA10E	10	A		LYS	GLU	0.428879
USER	2m8j_repx	0	LYSA10F	10	A		LYS	PHE	0.312779
USER	2m8j_repx	0	LYSA10G	10	A		LYS	GLY	0.422008
USER	2m8j_repx	0	LYSA10H	10	A		LYS	HIS	0.0863865
USER	2m8j_repx	0	LYSA10I	10	A		LYS	ILE	0.377047
USER	2m8j_repx	0	LYSA10L	10	A		LYS	LEU	-0.0174991
USER	2m8j_repx	0	LYSA10M	10	A		LYS	MET	0.0598305
USER	2m8j_repx	0	LYSA10N	10	A		LYS	ASN	0.345445
USER	2m8j_repx	0	LYSA10P	10	A		LYS	PRO	2.53193
USER	2m8j_repx	0	LYSA10Q	10	A		LYS	GLN	0.13658
USER	2m8j_repx	0	LYSA10R	10	A		LYS	ARG	-0.0754787
USER	2m8j_repx	0	LYSA10S	10	A		LYS	SER	0.291017
USER	2m8j_repx	0	LYSA10T	10	A		LYS	THR	0.814771
USER	2m8j_repx	0	LYSA10V	10	A		LYS	VAL	0.647104
USER	2m8j_repx	0	LYSA10W	10	A		LYS	TRP	0.55839
USER	2m8j_repx	0	LYSA10Y	10	A		LYS	TYR	0.344121
USER	2m8j_repx	0	LEUA11A	11	A		LEU	ALA	2.57964
USER	2m8j_repx	0	LEUA11C	11	A		LEU	CYS	2.25884
USER	2m8j_repx	0	LEUA11D	11	A		LEU	ASP	4.10142
USER	2m8j_repx	0	LEUA11E	11	A		LEU	GLU	3.4007
USER	2m8j_repx	0	LEUA11F	11	A		LEU	PHE	4.23467
USER	2m8j_repx	0	LEUA11G	11	A		LEU	GLY	3.5998
USER	2m8j_repx	0	LEUA11H	11	A		LEU	HIS	5.27572
USER	2m8j_repx	0	LEUA11I	11	A		LEU	ILE	2.62859
USER	2m8j_repx	0	LEUA11K	11	A		LEU	LYS	3.41873
USER	2m8j_repx	0	LEUA11M	11	A		LEU	MET	0.00376703
USER	2m8j_repx	0	LEUA11N	11	A		LEU	ASN	3.5154
USER	2m8j_repx	0	LEUA11P	11	A		LEU	PRO	1.4938
USER	2m8j_repx	0	LEUA11Q	11	A		LEU	GLN	3.63524
USER	2m8j_repx	0	LEUA11R	11	A		LEU	ARG	4.49377
USER	2m8j_repx	0	LEUA11S	11	A		LEU	SER	2.79392
USER	2m8j_repx	0	LEUA11T	11	A		LEU	THR	2.08131
USER	2m8j_repx	0	LEUA11V	11	A		LEU	VAL	1.992
USER	2m8j_repx	0	LEUA11W	11	A		LEU	TRP	5.57518
USER	2m8j_repx	0	LEUA11Y	11	A		LEU	TYR	4.03697
USER	2m8j_repx	0	PROA12A	12	A		PRO	ALA	2.8073
USER	2m8j_repx	0	PROA12C	12	A		PRO	CYS	2.70259
USER	2m8j_repx	0	PROA12D	12	A		PRO	ASP	5.16711
USER	2m8j_repx	0	PROA12E	12	A		PRO	GLU	4.57596
USER	2m8j_repx	0	PROA12F	12	A		PRO	PHE	3.7849
USER	2m8j_repx	0	PROA12G	12	A		PRO	GLY	3.33584
USER	2m8j_repx	0	PROA12H	12	A		PRO	HIS	6.27275
USER	2m8j_repx	0	PROA12I	12	A		PRO	ILE	5.75351
USER	2m8j_repx	0	PROA12K	12	A		PRO	LYS	3.42517
USER	2m8j_repx	0	PROA12L	12	A		PRO	LEU	3.38357
USER	2m8j_repx	0	PROA12M	12	A		PRO	MET	3.62731
USER	2m8j_repx	0	PROA12N	12	A		PRO	ASN	4.32446
USER	2m8j_repx	0	PROA12Q	12	A		PRO	GLN	4.02381
USER	2m8j_repx	0	PROA12R	12	A		PRO	ARG	4.20896
USER	2m8j_repx	0	PROA12S	12	A		PRO	SER	3.1371
USER	2m8j_repx	0	PROA12T	12	A		PRO	THR	4.14685
USER	2m8j_repx	0	PROA12V	12	A		PRO	VAL	3.59677
USER	2m8j_repx	0	PROA12W	12	A		PRO	TRP	8.22802
USER	2m8j_repx	0	PROA12Y	12	A		PRO	TYR	4.30965
USER	2m8j_repx	0	PROA13A	13	A		PRO	ALA	1.20929
USER	2m8j_repx	0	PROA13C	13	A		PRO	CYS	1.42657
USER	2m8j_repx	0	PROA13D	13	A		PRO	ASP	1.37355
USER	2m8j_repx	0	PROA13E	13	A		PRO	GLU	1.07223
USER	2m8j_repx	0	PROA13F	13	A		PRO	PHE	0.80163
USER	2m8j_repx	0	PROA13G	13	A		PRO	GLY	1.5498
USER	2m8j_repx	0	PROA13H	13	A		PRO	HIS	1.29958
USER	2m8j_repx	0	PROA13I	13	A		PRO	ILE	1.45938
USER	2m8j_repx	0	PROA13K	13	A		PRO	LYS	0.790226
USER	2m8j_repx	0	PROA13L	13	A		PRO	LEU	1.1878
USER	2m8j_repx	0	PROA13M	13	A		PRO	MET	0.943753
USER	2m8j_repx	0	PROA13N	13	A		PRO	ASN	1.47835
USER	2m8j_repx	0	PROA13Q	13	A		PRO	GLN	1.02469
USER	2m8j_repx	0	PROA13R	13	A		PRO	ARG	1.06808
USER	2m8j_repx	0	PROA13S	13	A		PRO	SER	1.35541
USER	2m8j_repx	0	PROA13T	13	A		PRO	THR	1.28703
USER	2m8j_repx	0	PROA13V	13	A		PRO	VAL	1.3405
USER	2m8j_repx	0	PROA13W	13	A		PRO	TRP	0.444775
USER	2m8j_repx	0	PROA13Y	13	A		PRO	TYR	0.555021
USER	2m8j_repx	0	GLYA14A	14	A		GLY	ALA	3.80679
USER	2m8j_repx	0	GLYA14C	14	A		GLY	CYS	4.73871
USER	2m8j_repx	0	GLYA14D	14	A		GLY	ASP	6.02755
USER	2m8j_repx	0	GLYA14E	14	A		GLY	GLU	7.06419
USER	2m8j_repx	0	GLYA14F	14	A		GLY	PHE	7.15744
USER	2m8j_repx	0	GLYA14H	14	A		GLY	HIS	6.97456
USER	2m8j_repx	0	GLYA14I	14	A		GLY	ILE	8.94335
USER	2m8j_repx	0	GLYA14K	14	A		GLY	LYS	6.79991
USER	2m8j_repx	0	GLYA14L	14	A		GLY	LEU	6.13288
USER	2m8j_repx	0	GLYA14M	14	A		GLY	MET	6.35655
USER	2m8j_repx	0	GLYA14N	14	A		GLY	ASN	5.41795
USER	2m8j_repx	0	GLYA14P	14	A		GLY	PRO	5.58129
USER	2m8j_repx	0	GLYA14Q	14	A		GLY	GLN	5.97904
USER	2m8j_repx	0	GLYA14R	14	A		GLY	ARG	5.47254
USER	2m8j_repx	0	GLYA14S	14	A		GLY	SER	5.1903
USER	2m8j_repx	0	GLYA14T	14	A		GLY	THR	7.06706
USER	2m8j_repx	0	GLYA14V	14	A		GLY	VAL	5.97196
USER	2m8j_repx	0	GLYA14W	14	A		GLY	TRP	4.74713
USER	2m8j_repx	0	GLYA14Y	14	A		GLY	TYR	5.04623
USER	2m8j_repx	0	TRPA15A	15	A		TRP	ALA	1.47692
USER	2m8j_repx	0	TRPA15C	15	A		TRP	CYS	1.5916
USER	2m8j_repx	0	TRPA15D	15	A		TRP	ASP	2.28305
USER	2m8j_repx	0	TRPA15E	15	A		TRP	GLU	2.44715
USER	2m8j_repx	0	TRPA15F	15	A		TRP	PHE	-1.24958
USER	2m8j_repx	0	TRPA15G	15	A		TRP	GLY	3.12159
USER	2m8j_repx	0	TRPA15H	15	A		TRP	HIS	1.6781
USER	2m8j_repx	0	TRPA15I	15	A		TRP	ILE	1.11133
USER	2m8j_repx	0	TRPA15K	15	A		TRP	LYS	1.62661
USER	2m8j_repx	0	TRPA15L	15	A		TRP	LEU	0.407228
USER	2m8j_repx	0	TRPA15M	15	A		TRP	MET	-0.0985682
USER	2m8j_repx	0	TRPA15N	15	A		TRP	ASN	1.37003
USER	2m8j_repx	0	TRPA15P	15	A		TRP	PRO	1.91628
USER	2m8j_repx	0	TRPA15Q	15	A		TRP	GLN	3.03249
USER	2m8j_repx	0	TRPA15R	15	A		TRP	ARG	2.94336
USER	2m8j_repx	0	TRPA15S	15	A		TRP	SER	2.7869
USER	2m8j_repx	0	TRPA15T	15	A		TRP	THR	1.18366
USER	2m8j_repx	0	TRPA15V	15	A		TRP	VAL	-0.481602
USER	2m8j_repx	0	TRPA15Y	15	A		TRP	TYR	0.000481457
USER	2m8j_repx	0	GLUA16A	16	A		GLU	ALA	0.551912
USER	2m8j_repx	0	GLUA16C	16	A		GLU	CYS	0.181947
USER	2m8j_repx	0	GLUA16D	16	A		GLU	ASP	0.594421
USER	2m8j_repx	0	GLUA16F	16	A		GLU	PHE	-0.246342
USER	2m8j_repx	0	GLUA16G	16	A		GLU	GLY	1.67149
USER	2m8j_repx	0	GLUA16H	16	A		GLU	HIS	0.236731
USER	2m8j_repx	0	GLUA16I	16	A		GLU	ILE	-1.39487
USER	2m8j_repx	0	GLUA16K	16	A		GLU	LYS	-0.535588
USER	2m8j_repx	0	GLUA16L	16	A		GLU	LEU	-1.19509
USER	2m8j_repx	0	GLUA16M	16	A		GLU	MET	-1.31865
USER	2m8j_repx	0	GLUA16N	16	A		GLU	ASN	0.121644
USER	2m8j_repx	0	GLUA16P	16	A		GLU	PRO	4.81483
USER	2m8j_repx	0	GLUA16Q	16	A		GLU	GLN	-0.449939
USER	2m8j_repx	0	GLUA16R	16	A		GLU	ARG	-0.610887
USER	2m8j_repx	0	GLUA16S	16	A		GLU	SER	0.550515
USER	2m8j_repx	0	GLUA16T	16	A		GLU	THR	-0.0302322
USER	2m8j_repx	0	GLUA16V	16	A		GLU	VAL	-0.334559
USER	2m8j_repx	0	GLUA16W	16	A		GLU	TRP	0.528008
USER	2m8j_repx	0	GLUA16Y	16	A		GLU	TYR	-0.171649
USER	2m8j_repx	0	LYSA17A	17	A		LYS	ALA	0.782541
USER	2m8j_repx	0	LYSA17C	17	A		LYS	CYS	0.715938
USER	2m8j_repx	0	LYSA17D	17	A		LYS	ASP	2.31426
USER	2m8j_repx	0	LYSA17E	17	A		LYS	GLU	1.43851
USER	2m8j_repx	0	LYSA17F	17	A		LYS	PHE	1.98748
USER	2m8j_repx	0	LYSA17G	17	A		LYS	GLY	1.46093
USER	2m8j_repx	0	LYSA17H	17	A		LYS	HIS	2.02709
USER	2m8j_repx	0	LYSA17I	17	A		LYS	ILE	0.366992
USER	2m8j_repx	0	LYSA17L	17	A		LYS	LEU	0.787822
USER	2m8j_repx	0	LYSA17M	17	A		LYS	MET	-0.218686
USER	2m8j_repx	0	LYSA17N	17	A		LYS	ASN	1.26996
USER	2m8j_repx	0	LYSA17P	17	A		LYS	PRO	-0.487978
USER	2m8j_repx	0	LYSA17Q	17	A		LYS	GLN	0.875371
USER	2m8j_repx	0	LYSA17R	17	A		LYS	ARG	0.332025
USER	2m8j_repx	0	LYSA17S	17	A		LYS	SER	1.78703
USER	2m8j_repx	0	LYSA17T	17	A		LYS	THR	2.01014
USER	2m8j_repx	0	LYSA17V	17	A		LYS	VAL	0.902946
USER	2m8j_repx	0	LYSA17W	17	A		LYS	TRP	2.37457
USER	2m8j_repx	0	LYSA17Y	17	A		LYS	TYR	2.09246
USER	2m8j_repx	0	ARGA18A	18	A		ARG	ALA	1.66678
USER	2m8j_repx	0	ARGA18C	18	A		ARG	CYS	0.825748
USER	2m8j_repx	0	ARGA18D	18	A		ARG	ASP	0.743246
USER	2m8j_repx	0	ARGA18E	18	A		ARG	GLU	0.7951
USER	2m8j_repx	0	ARGA18F	18	A		ARG	PHE	0.258027
USER	2m8j_repx	0	ARGA18G	18	A		ARG	GLY	0.392517
USER	2m8j_repx	0	ARGA18H	18	A		ARG	HIS	0.900931
USER	2m8j_repx	0	ARGA18I	18	A		ARG	ILE	0.911741
USER	2m8j_repx	0	ARGA18K	18	A		ARG	LYS	-0.027825
USER	2m8j_repx	0	ARGA18L	18	A		ARG	LEU	0.407518
USER	2m8j_repx	0	ARGA18M	18	A		ARG	MET	-0.397573
USER	2m8j_repx	0	ARGA18N	18	A		ARG	ASN	0.681484
USER	2m8j_repx	0	ARGA18P	18	A		ARG	PRO	3.59192
USER	2m8j_repx	0	ARGA18Q	18	A		ARG	GLN	0.393635
USER	2m8j_repx	0	ARGA18S	18	A		ARG	SER	0.868553
USER	2m8j_repx	0	ARGA18T	18	A		ARG	THR	1.87643
USER	2m8j_repx	0	ARGA18V	18	A		ARG	VAL	1.9513
USER	2m8j_repx	0	ARGA18W	18	A		ARG	TRP	0.923706
USER	2m8j_repx	0	ARGA18Y	18	A		ARG	TYR	0.651657
USER	2m8j_repx	0	META19A	19	A		MET	ALA	0.570443
USER	2m8j_repx	0	META19C	19	A		MET	CYS	0.606373
USER	2m8j_repx	0	META19D	19	A		MET	ASP	1.09224
USER	2m8j_repx	0	META19E	19	A		MET	GLU	0.619133
USER	2m8j_repx	0	META19F	19	A		MET	PHE	0.466337
USER	2m8j_repx	0	META19G	19	A		MET	GLY	1.1652
USER	2m8j_repx	0	META19H	19	A		MET	HIS	0.915638
USER	2m8j_repx	0	META19I	19	A		MET	ILE	-0.0841569
USER	2m8j_repx	0	META19K	19	A		MET	LYS	-0.0233834
USER	2m8j_repx	0	META19L	19	A		MET	LEU	-0.0947151
USER	2m8j_repx	0	META19N	19	A		MET	ASN	0.966764
USER	2m8j_repx	0	META19P	19	A		MET	PRO	1.18846
USER	2m8j_repx	0	META19Q	19	A		MET	GLN	0.0316401
USER	2m8j_repx	0	META19R	19	A		MET	ARG	0.249371
USER	2m8j_repx	0	META19S	19	A		MET	SER	0.91502
USER	2m8j_repx	0	META19T	19	A		MET	THR	0.489662
USER	2m8j_repx	0	META19V	19	A		MET	VAL	0.176925
USER	2m8j_repx	0	META19W	19	A		MET	TRP	0.626953
USER	2m8j_repx	0	META19Y	19	A		MET	TYR	0.487398
USER	2m8j_repx	0	GLUA20A	20	A		GLU	ALA	1.2368
USER	2m8j_repx	0	GLUA20C	20	A		GLU	CYS	1.45189
USER	2m8j_repx	0	GLUA20D	20	A		GLU	ASP	-0.397459
USER	2m8j_repx	0	GLUA20F	20	A		GLU	PHE	0.210959
USER	2m8j_repx	0	GLUA20G	20	A		GLU	GLY	1.94829
USER	2m8j_repx	0	GLUA20H	20	A		GLU	HIS	1.50881
USER	2m8j_repx	0	GLUA20I	20	A		GLU	ILE	0.739408
USER	2m8j_repx	0	GLUA20K	20	A		GLU	LYS	0.703936
USER	2m8j_repx	0	GLUA20L	20	A		GLU	LEU	0.511669
USER	2m8j_repx	0	GLUA20M	20	A		GLU	MET	0.31757
USER	2m8j_repx	0	GLUA20N	20	A		GLU	ASN	0.705888
USER	2m8j_repx	0	GLUA20P	20	A		GLU	PRO	5.40104
USER	2m8j_repx	0	GLUA20Q	20	A		GLU	GLN	0.952263
USER	2m8j_repx	0	GLUA20R	20	A		GLU	ARG	1.06544
USER	2m8j_repx	0	GLUA20S	20	A		GLU	SER	1.72551
USER	2m8j_repx	0	GLUA20T	20	A		GLU	THR	1.65063
USER	2m8j_repx	0	GLUA20V	20	A		GLU	VAL	1.31706
USER	2m8j_repx	0	GLUA20W	20	A		GLU	TRP	0.754446
USER	2m8j_repx	0	GLUA20Y	20	A		GLU	TYR	0.358402
USER	2m8j_repx	0	ARGA21A	21	A		ARG	ALA	0.415165
USER	2m8j_repx	0	ARGA21C	21	A		ARG	CYS	0.671623
USER	2m8j_repx	0	ARGA21D	21	A		ARG	ASP	0.63486
USER	2m8j_repx	0	ARGA21E	21	A		ARG	GLU	0.436908
USER	2m8j_repx	0	ARGA21F	21	A		ARG	PHE	0.69261
USER	2m8j_repx	0	ARGA21G	21	A		ARG	GLY	0.527749
USER	2m8j_repx	0	ARGA21H	21	A		ARG	HIS	0.888937
USER	2m8j_repx	0	ARGA21I	21	A		ARG	ILE	0.733316
USER	2m8j_repx	0	ARGA21K	21	A		ARG	LYS	0.372958
USER	2m8j_repx	0	ARGA21L	21	A		ARG	LEU	0.433115
USER	2m8j_repx	0	ARGA21M	21	A		ARG	MET	0.549146
USER	2m8j_repx	0	ARGA21N	21	A		ARG	ASN	0.675513
USER	2m8j_repx	0	ARGA21P	21	A		ARG	PRO	-0.196601
USER	2m8j_repx	0	ARGA21Q	21	A		ARG	GLN	0.397318
USER	2m8j_repx	0	ARGA21S	21	A		ARG	SER	0.601318
USER	2m8j_repx	0	ARGA21T	21	A		ARG	THR	0.636344
USER	2m8j_repx	0	ARGA21V	21	A		ARG	VAL	0.761506
USER	2m8j_repx	0	ARGA21W	21	A		ARG	TRP	0.810586
USER	2m8j_repx	0	ARGA21Y	21	A		ARG	TYR	0.74235
USER	2m8j_repx	0	SERA22A	22	A		SER	ALA	0.531516
USER	2m8j_repx	0	SERA22C	22	A		SER	CYS	1.2202
USER	2m8j_repx	0	SERA22D	22	A		SER	ASP	0.256251
USER	2m8j_repx	0	SERA22E	22	A		SER	GLU	0.604261
USER	2m8j_repx	0	SERA22F	22	A		SER	PHE	0.906627
USER	2m8j_repx	0	SERA22G	22	A		SER	GLY	0.976408
USER	2m8j_repx	0	SERA22H	22	A		SER	HIS	0.501468
USER	2m8j_repx	0	SERA22I	22	A		SER	ILE	0.503401
USER	2m8j_repx	0	SERA22K	22	A		SER	LYS	0.58521
USER	2m8j_repx	0	SERA22L	22	A		SER	LEU	0.717001
USER	2m8j_repx	0	SERA22M	22	A		SER	MET	0.801713
USER	2m8j_repx	0	SERA22N	22	A		SER	ASN	0.88478
USER	2m8j_repx	0	SERA22P	22	A		SER	PRO	1.11355
USER	2m8j_repx	0	SERA22Q	22	A		SER	GLN	0.0307808
USER	2m8j_repx	0	SERA22R	22	A		SER	ARG	0.356696
USER	2m8j_repx	0	SERA22T	22	A		SER	THR	-0.00496248
USER	2m8j_repx	0	SERA22V	22	A		SER	VAL	0.737544
USER	2m8j_repx	0	SERA22W	22	A		SER	TRP	0.889915
USER	2m8j_repx	0	SERA22Y	22	A		SER	TYR	0.891107
USER	2m8j_repx	0	SERA23A	23	A		SER	ALA	0.0715904
USER	2m8j_repx	0	SERA23C	23	A		SER	CYS	-0.276707
USER	2m8j_repx	0	SERA23D	23	A		SER	ASP	-0.0203248
USER	2m8j_repx	0	SERA23E	23	A		SER	GLU	-0.117162
USER	2m8j_repx	0	SERA23F	23	A		SER	PHE	-0.223905
USER	2m8j_repx	0	SERA23G	23	A		SER	GLY	0.0935495
USER	2m8j_repx	0	SERA23H	23	A		SER	HIS	-0.195245
USER	2m8j_repx	0	SERA23I	23	A		SER	ILE	-0.708101
USER	2m8j_repx	0	SERA23K	23	A		SER	LYS	-0.942212
USER	2m8j_repx	0	SERA23L	23	A		SER	LEU	-0.282874
USER	2m8j_repx	0	SERA23M	23	A		SER	MET	-1.27122
USER	2m8j_repx	0	SERA23N	23	A		SER	ASN	-0.0945136
USER	2m8j_repx	0	SERA23P	23	A		SER	PRO	0.0260271
USER	2m8j_repx	0	SERA23Q	23	A		SER	GLN	-0.418531
USER	2m8j_repx	0	SERA23R	23	A		SER	ARG	-0.487804
USER	2m8j_repx	0	SERA23T	23	A		SER	THR	0.158847
USER	2m8j_repx	0	SERA23V	23	A		SER	VAL	-0.433465
USER	2m8j_repx	0	SERA23W	23	A		SER	TRP	-0.333455
USER	2m8j_repx	0	SERA23Y	23	A		SER	TYR	-0.202946
USER	2m8j_repx	0	GLYA24A	24	A		GLY	ALA	3.03739
USER	2m8j_repx	0	GLYA24C	24	A		GLY	CYS	3.02931
USER	2m8j_repx	0	GLYA24D	24	A		GLY	ASP	3.2532
USER	2m8j_repx	0	GLYA24E	24	A		GLY	GLU	2.82704
USER	2m8j_repx	0	GLYA24F	24	A		GLY	PHE	2.74136
USER	2m8j_repx	0	GLYA24H	24	A		GLY	HIS	1.92563
USER	2m8j_repx	0	GLYA24I	24	A		GLY	ILE	3.27393
USER	2m8j_repx	0	GLYA24K	24	A		GLY	LYS	2.67283
USER	2m8j_repx	0	GLYA24L	24	A		GLY	LEU	1.76809
USER	2m8j_repx	0	GLYA24M	24	A		GLY	MET	2.49744
USER	2m8j_repx	0	GLYA24N	24	A		GLY	ASN	3.22012
USER	2m8j_repx	0	GLYA24P	24	A		GLY	PRO	4.91225
USER	2m8j_repx	0	GLYA24Q	24	A		GLY	GLN	2.83111
USER	2m8j_repx	0	GLYA24R	24	A		GLY	ARG	2.66074
USER	2m8j_repx	0	GLYA24S	24	A		GLY	SER	3.24038
USER	2m8j_repx	0	GLYA24T	24	A		GLY	THR	3.73353
USER	2m8j_repx	0	GLYA24V	24	A		GLY	VAL	3.87532
USER	2m8j_repx	0	GLYA24W	24	A		GLY	TRP	2.83009
USER	2m8j_repx	0	GLYA24Y	24	A		GLY	TYR	2.95687
USER	2m8j_repx	0	ARGA25A	25	A		ARG	ALA	0.646961
USER	2m8j_repx	0	ARGA25C	25	A		ARG	CYS	0.660225
USER	2m8j_repx	0	ARGA25D	25	A		ARG	ASP	-0.474691
USER	2m8j_repx	0	ARGA25E	25	A		ARG	GLU	0.510069
USER	2m8j_repx	0	ARGA25F	25	A		ARG	PHE	0.137709
USER	2m8j_repx	0	ARGA25G	25	A		ARG	GLY	1.48884
USER	2m8j_repx	0	ARGA25H	25	A		ARG	HIS	0.595889
USER	2m8j_repx	0	ARGA25I	25	A		ARG	ILE	-0.0670681
USER	2m8j_repx	0	ARGA25K	25	A		ARG	LYS	-0.316261
USER	2m8j_repx	0	ARGA25L	25	A		ARG	LEU	0.097587
USER	2m8j_repx	0	ARGA25M	25	A		ARG	MET	-0.604907
USER	2m8j_repx	0	ARGA25N	25	A		ARG	ASN	0.504029
USER	2m8j_repx	0	ARGA25P	25	A		ARG	PRO	2.54356
USER	2m8j_repx	0	ARGA25Q	25	A		ARG	GLN	0.317897
USER	2m8j_repx	0	ARGA25S	25	A		ARG	SER	0.775468
USER	2m8j_repx	0	ARGA25T	25	A		ARG	THR	0.837735
USER	2m8j_repx	0	ARGA25V	25	A		ARG	VAL	-0.203389
USER	2m8j_repx	0	ARGA25W	25	A		ARG	TRP	0.453821
USER	2m8j_repx	0	ARGA25Y	25	A		ARG	TYR	0.153918
USER	2m8j_repx	0	VALA26A	26	A		VAL	ALA	0.387868
USER	2m8j_repx	0	VALA26C	26	A		VAL	CYS	0.795507
USER	2m8j_repx	0	VALA26D	26	A		VAL	ASP	1.01811
USER	2m8j_repx	0	VALA26E	26	A		VAL	GLU	0.435149
USER	2m8j_repx	0	VALA26F	26	A		VAL	PHE	0.463894
USER	2m8j_repx	0	VALA26G	26	A		VAL	GLY	1.1012
USER	2m8j_repx	0	VALA26H	26	A		VAL	HIS	1.3017
USER	2m8j_repx	0	VALA26I	26	A		VAL	ILE	-0.247996
USER	2m8j_repx	0	VALA26K	26	A		VAL	LYS	0.0821486
USER	2m8j_repx	0	VALA26L	26	A		VAL	LEU	-0.234812
USER	2m8j_repx	0	VALA26M	26	A		VAL	MET	-0.48969
USER	2m8j_repx	0	VALA26N	26	A		VAL	ASN	1.23069
USER	2m8j_repx	0	VALA26P	26	A		VAL	PRO	-0.715074
USER	2m8j_repx	0	VALA26Q	26	A		VAL	GLN	0.767686
USER	2m8j_repx	0	VALA26R	26	A		VAL	ARG	0.307454
USER	2m8j_repx	0	VALA26S	26	A		VAL	SER	1.31686
USER	2m8j_repx	0	VALA26T	26	A		VAL	THR	0.757512
USER	2m8j_repx	0	VALA26W	26	A		VAL	TRP	0.678448
USER	2m8j_repx	0	VALA26Y	26	A		VAL	TYR	0.65148
USER	2m8j_repx	0	TYRA27A	27	A		TYR	ALA	1.62715
USER	2m8j_repx	0	TYRA27C	27	A		TYR	CYS	1.61926
USER	2m8j_repx	0	TYRA27D	27	A		TYR	ASP	3.34048
USER	2m8j_repx	0	TYRA27E	27	A		TYR	GLU	3.1546
USER	2m8j_repx	0	TYRA27F	27	A		TYR	PHE	0.136521
USER	2m8j_repx	0	TYRA27G	27	A		TYR	GLY	1.13781
USER	2m8j_repx	0	TYRA27H	27	A		TYR	HIS	1.70137
USER	2m8j_repx	0	TYRA27I	27	A		TYR	ILE	3.11905
USER	2m8j_repx	0	TYRA27K	27	A		TYR	LYS	1.19754
USER	2m8j_repx	0	TYRA27L	27	A		TYR	LEU	0.488884
USER	2m8j_repx	0	TYRA27M	27	A		TYR	MET	0.225835
USER	2m8j_repx	0	TYRA27N	27	A		TYR	ASN	1.60496
USER	2m8j_repx	0	TYRA27P	27	A		TYR	PRO	3.81803
USER	2m8j_repx	0	TYRA27Q	27	A		TYR	GLN	2.14923
USER	2m8j_repx	0	TYRA27R	27	A		TYR	ARG	1.68704
USER	2m8j_repx	0	TYRA27S	27	A		TYR	SER	1.83461
USER	2m8j_repx	0	TYRA27T	27	A		TYR	THR	3.69504
USER	2m8j_repx	0	TYRA27V	27	A		TYR	VAL	3.04025
USER	2m8j_repx	0	TYRA27W	27	A		TYR	TRP	2.1248
USER	2m8j_repx	0	TYRA28A	28	A		TYR	ALA	3.14405
USER	2m8j_repx	0	TYRA28C	28	A		TYR	CYS	3.11911
USER	2m8j_repx	0	TYRA28D	28	A		TYR	ASP	5.95796
USER	2m8j_repx	0	TYRA28E	28	A		TYR	GLU	5.62974
USER	2m8j_repx	0	TYRA28F	28	A		TYR	PHE	0.119409
USER	2m8j_repx	0	TYRA28G	28	A		TYR	GLY	4.62316
USER	2m8j_repx	0	TYRA28H	28	A		TYR	HIS	2.34275
USER	2m8j_repx	0	TYRA28I	28	A		TYR	ILE	1.49906
USER	2m8j_repx	0	TYRA28K	28	A		TYR	LYS	3.16163
USER	2m8j_repx	0	TYRA28L	28	A		TYR	LEU	1.56254
USER	2m8j_repx	0	TYRA28M	28	A		TYR	MET	1.54113
USER	2m8j_repx	0	TYRA28N	28	A		TYR	ASN	3.14337
USER	2m8j_repx	0	TYRA28P	28	A		TYR	PRO	5.05435
USER	2m8j_repx	0	TYRA28Q	28	A		TYR	GLN	3.91851
USER	2m8j_repx	0	TYRA28R	28	A		TYR	ARG	4.60493
USER	2m8j_repx	0	TYRA28S	28	A		TYR	SER	4.49971
USER	2m8j_repx	0	TYRA28T	28	A		TYR	THR	3.09596
USER	2m8j_repx	0	TYRA28V	28	A		TYR	VAL	1.98865
USER	2m8j_repx	0	TYRA28W	28	A		TYR	TRP	5.88131
USER	2m8j_repx	0	PHEA29A	29	A		PHE	ALA	1.4424
USER	2m8j_repx	0	PHEA29C	29	A		PHE	CYS	1.61174
USER	2m8j_repx	0	PHEA29D	29	A		PHE	ASP	2.01661
USER	2m8j_repx	0	PHEA29E	29	A		PHE	GLU	0.898967
USER	2m8j_repx	0	PHEA29G	29	A		PHE	GLY	2.85446
USER	2m8j_repx	0	PHEA29H	29	A		PHE	HIS	1.57126
USER	2m8j_repx	0	PHEA29I	29	A		PHE	ILE	0.8678
USER	2m8j_repx	0	PHEA29K	29	A		PHE	LYS	1.38624
USER	2m8j_repx	0	PHEA29L	29	A		PHE	LEU	0.481167
USER	2m8j_repx	0	PHEA29M	29	A		PHE	MET	0.341597
USER	2m8j_repx	0	PHEA29N	29	A		PHE	ASN	1.9783
USER	2m8j_repx	0	PHEA29P	29	A		PHE	PRO	5.27443
USER	2m8j_repx	0	PHEA29Q	29	A		PHE	GLN	1.15064
USER	2m8j_repx	0	PHEA29R	29	A		PHE	ARG	1.74251
USER	2m8j_repx	0	PHEA29S	29	A		PHE	SER	1.70613
USER	2m8j_repx	0	PHEA29T	29	A		PHE	THR	0.895476
USER	2m8j_repx	0	PHEA29V	29	A		PHE	VAL	0.769968
USER	2m8j_repx	0	PHEA29W	29	A		PHE	TRP	1.35378
USER	2m8j_repx	0	PHEA29Y	29	A		PHE	TYR	0.490565
USER	2m8j_repx	0	ASNA30A	30	A		ASN	ALA	-0.0854716
USER	2m8j_repx	0	ASNA30C	30	A		ASN	CYS	-0.0155321
USER	2m8j_repx	0	ASNA30D	30	A		ASN	ASP	0.498865
USER	2m8j_repx	0	ASNA30E	30	A		ASN	GLU	0.255759
USER	2m8j_repx	0	ASNA30F	30	A		ASN	PHE	3.92341
USER	2m8j_repx	0	ASNA30G	30	A		ASN	GLY	1.06656
USER	2m8j_repx	0	ASNA30H	30	A		ASN	HIS	1.09038
USER	2m8j_repx	0	ASNA30I	30	A		ASN	ILE	5.52865
USER	2m8j_repx	0	ASNA30K	30	A		ASN	LYS	0.0503182
USER	2m8j_repx	0	ASNA30L	30	A		ASN	LEU	-0.874044
USER	2m8j_repx	0	ASNA30M	30	A		ASN	MET	-0.849766
USER	2m8j_repx	0	ASNA30P	30	A		ASN	PRO	7.33404
USER	2m8j_repx	0	ASNA30Q	30	A		ASN	GLN	1.09279
USER	2m8j_repx	0	ASNA30R	30	A		ASN	ARG	0.338269
USER	2m8j_repx	0	ASNA30S	30	A		ASN	SER	1.7534
USER	2m8j_repx	0	ASNA30T	30	A		ASN	THR	4.86008
USER	2m8j_repx	0	ASNA30V	30	A		ASN	VAL	3.6945
USER	2m8j_repx	0	ASNA30W	30	A		ASN	TRP	1.87915
USER	2m8j_repx	0	ASNA30Y	30	A		ASN	TYR	6.84295
USER	2m8j_repx	0	HISA31A	31	A		HIS	ALA	-0.325339
USER	2m8j_repx	0	HISA31C	31	A		HIS	CYS	0.0191427
USER	2m8j_repx	0	HISA31D	31	A		HIS	ASP	-0.132835
USER	2m8j_repx	0	HISA31E	31	A		HIS	GLU	-0.526021
USER	2m8j_repx	0	HISA31F	31	A		HIS	PHE	-0.523218
USER	2m8j_repx	0	HISA31G	31	A		HIS	GLY	0.620482
USER	2m8j_repx	0	HISA31I	31	A		HIS	ILE	-0.616648
USER	2m8j_repx	0	HISA31K	31	A		HIS	LYS	-0.952398
USER	2m8j_repx	0	HISA31L	31	A		HIS	LEU	-1.25872
USER	2m8j_repx	0	HISA31M	31	A		HIS	MET	-0.926689
USER	2m8j_repx	0	HISA31N	31	A		HIS	ASN	0.198703
USER	2m8j_repx	0	HISA31P	31	A		HIS	PRO	0.365379
USER	2m8j_repx	0	HISA31Q	31	A		HIS	GLN	-0.365928
USER	2m8j_repx	0	HISA31R	31	A		HIS	ARG	-0.614091
USER	2m8j_repx	0	HISA31S	31	A		HIS	SER	0.226083
USER	2m8j_repx	0	HISA31T	31	A		HIS	THR	0.469235
USER	2m8j_repx	0	HISA31V	31	A		HIS	VAL	0.0149041
USER	2m8j_repx	0	HISA31W	31	A		HIS	TRP	-0.0910667
USER	2m8j_repx	0	HISA31Y	31	A		HIS	TYR	-0.545976
USER	2m8j_repx	0	ILEA32A	32	A		ILE	ALA	0.263905
USER	2m8j_repx	0	ILEA32C	32	A		ILE	CYS	0.889344
USER	2m8j_repx	0	ILEA32D	32	A		ILE	ASP	0.713923
USER	2m8j_repx	0	ILEA32E	32	A		ILE	GLU	0.306142
USER	2m8j_repx	0	ILEA32F	32	A		ILE	PHE	0.310648
USER	2m8j_repx	0	ILEA32G	32	A		ILE	GLY	1.12646
USER	2m8j_repx	0	ILEA32H	32	A		ILE	HIS	0.959953
USER	2m8j_repx	0	ILEA32K	32	A		ILE	LYS	0.0839326
USER	2m8j_repx	0	ILEA32L	32	A		ILE	LEU	-0.211988
USER	2m8j_repx	0	ILEA32M	32	A		ILE	MET	-0.185603
USER	2m8j_repx	0	ILEA32N	32	A		ILE	ASN	0.826305
USER	2m8j_repx	0	ILEA32P	32	A		ILE	PRO	1.21959
USER	2m8j_repx	0	ILEA32Q	32	A		ILE	GLN	0.0926679
USER	2m8j_repx	0	ILEA32R	32	A		ILE	ARG	0.1874
USER	2m8j_repx	0	ILEA32S	32	A		ILE	SER	0.0978153
USER	2m8j_repx	0	ILEA32T	32	A		ILE	THR	1.0532
USER	2m8j_repx	0	ILEA32V	32	A		ILE	VAL	0.441149
USER	2m8j_repx	0	ILEA32W	32	A		ILE	TRP	-0.121679
USER	2m8j_repx	0	ILEA32Y	32	A		ILE	TYR	0.222683
USER	2m8j_repx	0	THRA33A	33	A		THR	ALA	0.307429
USER	2m8j_repx	0	THRA33C	33	A		THR	CYS	0.00826317
USER	2m8j_repx	0	THRA33D	33	A		THR	ASP	-0.0715821
USER	2m8j_repx	0	THRA33E	33	A		THR	GLU	0.0633794
USER	2m8j_repx	0	THRA33F	33	A		THR	PHE	-0.648649
USER	2m8j_repx	0	THRA33G	33	A		THR	GLY	0.261346
USER	2m8j_repx	0	THRA33H	33	A		THR	HIS	-0.714698
USER	2m8j_repx	0	THRA33I	33	A		THR	ILE	-0.138736
USER	2m8j_repx	0	THRA33K	33	A		THR	LYS	-0.75861
USER	2m8j_repx	0	THRA33L	33	A		THR	LEU	-0.410904
USER	2m8j_repx	0	THRA33M	33	A		THR	MET	-0.179357
USER	2m8j_repx	0	THRA33N	33	A		THR	ASN	-0.447827
USER	2m8j_repx	0	THRA33P	33	A		THR	PRO	1.78976
USER	2m8j_repx	0	THRA33Q	33	A		THR	GLN	-0.593007
USER	2m8j_repx	0	THRA33R	33	A		THR	ARG	-0.938608
USER	2m8j_repx	0	THRA33S	33	A		THR	SER	0.126105
USER	2m8j_repx	0	THRA33V	33	A		THR	VAL	-0.221412
USER	2m8j_repx	0	THRA33W	33	A		THR	TRP	-0.612243
USER	2m8j_repx	0	THRA33Y	33	A		THR	TYR	-0.631209
USER	2m8j_repx	0	ASNA34A	34	A		ASN	ALA	0.648036
USER	2m8j_repx	0	ASNA34C	34	A		ASN	CYS	0.499423
USER	2m8j_repx	0	ASNA34D	34	A		ASN	ASP	0.152359
USER	2m8j_repx	0	ASNA34E	34	A		ASN	GLU	0.189433
USER	2m8j_repx	0	ASNA34F	34	A		ASN	PHE	0.158886
USER	2m8j_repx	0	ASNA34G	34	A		ASN	GLY	-0.0588318
USER	2m8j_repx	0	ASNA34H	34	A		ASN	HIS	0.18954
USER	2m8j_repx	0	ASNA34I	34	A		ASN	ILE	2.23465
USER	2m8j_repx	0	ASNA34K	34	A		ASN	LYS	-0.137905
USER	2m8j_repx	0	ASNA34L	34	A		ASN	LEU	0.412708
USER	2m8j_repx	0	ASNA34M	34	A		ASN	MET	1.56601
USER	2m8j_repx	0	ASNA34P	34	A		ASN	PRO	3.73313
USER	2m8j_repx	0	ASNA34Q	34	A		ASN	GLN	0.00037257
USER	2m8j_repx	0	ASNA34R	34	A		ASN	ARG	-0.0933367
USER	2m8j_repx	0	ASNA34S	34	A		ASN	SER	0.664134
USER	2m8j_repx	0	ASNA34T	34	A		ASN	THR	2.41438
USER	2m8j_repx	0	ASNA34V	34	A		ASN	VAL	1.49174
USER	2m8j_repx	0	ASNA34W	34	A		ASN	TRP	1.69839
USER	2m8j_repx	0	ASNA34Y	34	A		ASN	TYR	0.249906
USER	2m8j_repx	0	ALAA35C	35	A		ALA	CYS	0.128833
USER	2m8j_repx	0	ALAA35D	35	A		ALA	ASP	-0.0412961
USER	2m8j_repx	0	ALAA35E	35	A		ALA	GLU	0.138546
USER	2m8j_repx	0	ALAA35F	35	A		ALA	PHE	-0.187746
USER	2m8j_repx	0	ALAA35G	35	A		ALA	GLY	0.185253
USER	2m8j_repx	0	ALAA35H	35	A		ALA	HIS	0.691824
USER	2m8j_repx	0	ALAA35I	35	A		ALA	ILE	0.862115
USER	2m8j_repx	0	ALAA35K	35	A		ALA	LYS	-0.61602
USER	2m8j_repx	0	ALAA35L	35	A		ALA	LEU	-0.385484
USER	2m8j_repx	0	ALAA35M	35	A		ALA	MET	-0.734168
USER	2m8j_repx	0	ALAA35N	35	A		ALA	ASN	0.0662749
USER	2m8j_repx	0	ALAA35P	35	A		ALA	PRO	3.85981
USER	2m8j_repx	0	ALAA35Q	35	A		ALA	GLN	-0.0628364
USER	2m8j_repx	0	ALAA35R	35	A		ALA	ARG	-0.304552
USER	2m8j_repx	0	ALAA35S	35	A		ALA	SER	0.243111
USER	2m8j_repx	0	ALAA35T	35	A		ALA	THR	0.838082
USER	2m8j_repx	0	ALAA35V	35	A		ALA	VAL	0.839726
USER	2m8j_repx	0	ALAA35W	35	A		ALA	TRP	0.186201
USER	2m8j_repx	0	ALAA35Y	35	A		ALA	TYR	-0.13207
USER	2m8j_repx	0	SERA36A	36	A		SER	ALA	0.697752
USER	2m8j_repx	0	SERA36C	36	A		SER	CYS	0.875686
USER	2m8j_repx	0	SERA36D	36	A		SER	ASP	1.16319
USER	2m8j_repx	0	SERA36E	36	A		SER	GLU	0.718968
USER	2m8j_repx	0	SERA36F	36	A		SER	PHE	0.241351
USER	2m8j_repx	0	SERA36G	36	A		SER	GLY	0.954285
USER	2m8j_repx	0	SERA36H	36	A		SER	HIS	0.984819
USER	2m8j_repx	0	SERA36I	36	A		SER	ILE	1.96209
USER	2m8j_repx	0	SERA36K	36	A		SER	LYS	0.432843
USER	2m8j_repx	0	SERA36L	36	A		SER	LEU	0.202257
USER	2m8j_repx	0	SERA36M	36	A		SER	MET	-0.101332
USER	2m8j_repx	0	SERA36N	36	A		SER	ASN	1.1281
USER	2m8j_repx	0	SERA36P	36	A		SER	PRO	2.55004
USER	2m8j_repx	0	SERA36Q	36	A		SER	GLN	0.767569
USER	2m8j_repx	0	SERA36R	36	A		SER	ARG	0.237674
USER	2m8j_repx	0	SERA36T	36	A		SER	THR	1.15837
USER	2m8j_repx	0	SERA36V	36	A		SER	VAL	2.36978
USER	2m8j_repx	0	SERA36W	36	A		SER	TRP	0.377247
USER	2m8j_repx	0	SERA36Y	36	A		SER	TYR	0.260229
USER	2m8j_repx	0	GLNA37A	37	A		GLN	ALA	-0.981147
USER	2m8j_repx	0	GLNA37C	37	A		GLN	CYS	-1.43359
USER	2m8j_repx	0	GLNA37D	37	A		GLN	ASP	-0.679205
USER	2m8j_repx	0	GLNA37E	37	A		GLN	GLU	0.0546088
USER	2m8j_repx	0	GLNA37F	37	A		GLN	PHE	-0.267578
USER	2m8j_repx	0	GLNA37G	37	A		GLN	GLY	-0.311535
USER	2m8j_repx	0	GLNA37H	37	A		GLN	HIS	-0.0457989
USER	2m8j_repx	0	GLNA37I	37	A		GLN	ILE	0.695004
USER	2m8j_repx	0	GLNA37K	37	A		GLN	LYS	-0.512805
USER	2m8j_repx	0	GLNA37L	37	A		GLN	LEU	-0.225028
USER	2m8j_repx	0	GLNA37M	37	A		GLN	MET	-0.695684
USER	2m8j_repx	0	GLNA37N	37	A		GLN	ASN	-0.703549
USER	2m8j_repx	0	GLNA37P	37	A		GLN	PRO	5.3446
USER	2m8j_repx	0	GLNA37R	37	A		GLN	ARG	-0.58371
USER	2m8j_repx	0	GLNA37S	37	A		GLN	SER	-0.534854
USER	2m8j_repx	0	GLNA37T	37	A		GLN	THR	-0.333999
USER	2m8j_repx	0	GLNA37V	37	A		GLN	VAL	0.362182
USER	2m8j_repx	0	GLNA37W	37	A		GLN	TRP	-0.0327647
USER	2m8j_repx	0	GLNA37Y	37	A		GLN	TYR	-0.362886
USER	2m8j_repx	0	TRPA38A	38	A		TRP	ALA	0.886963
USER	2m8j_repx	0	TRPA38C	38	A		TRP	CYS	1.09337
USER	2m8j_repx	0	TRPA38D	38	A		TRP	ASP	0.792704
USER	2m8j_repx	0	TRPA38E	38	A		TRP	GLU	0.79084
USER	2m8j_repx	0	TRPA38F	38	A		TRP	PHE	0.380725
USER	2m8j_repx	0	TRPA38G	38	A		TRP	GLY	1.06492
USER	2m8j_repx	0	TRPA38H	38	A		TRP	HIS	0.992269
USER	2m8j_repx	0	TRPA38I	38	A		TRP	ILE	0.815435
USER	2m8j_repx	0	TRPA38K	38	A		TRP	LYS	0.704977
USER	2m8j_repx	0	TRPA38L	38	A		TRP	LEU	0.224561
USER	2m8j_repx	0	TRPA38M	38	A		TRP	MET	1.66988
USER	2m8j_repx	0	TRPA38N	38	A		TRP	ASN	1.15909
USER	2m8j_repx	0	TRPA38P	38	A		TRP	PRO	1.64723
USER	2m8j_repx	0	TRPA38Q	38	A		TRP	GLN	0.650459
USER	2m8j_repx	0	TRPA38R	38	A		TRP	ARG	0.79425
USER	2m8j_repx	0	TRPA38S	38	A		TRP	SER	0.917751
USER	2m8j_repx	0	TRPA38T	38	A		TRP	THR	0.935649
USER	2m8j_repx	0	TRPA38V	38	A		TRP	VAL	0.947823
USER	2m8j_repx	0	TRPA38Y	38	A		TRP	TYR	0.59292
USER	2m8j_repx	0	GLUA39A	39	A		GLU	ALA	0.150613
USER	2m8j_repx	0	GLUA39C	39	A		GLU	CYS	0.302565
USER	2m8j_repx	0	GLUA39D	39	A		GLU	ASP	-0.00356286
USER	2m8j_repx	0	GLUA39F	39	A		GLU	PHE	0.479172
USER	2m8j_repx	0	GLUA39G	39	A		GLU	GLY	0.42766
USER	2m8j_repx	0	GLUA39H	39	A		GLU	HIS	0.753635
USER	2m8j_repx	0	GLUA39I	39	A		GLU	ILE	0.567177
USER	2m8j_repx	0	GLUA39K	39	A		GLU	LYS	0.443242
USER	2m8j_repx	0	GLUA39L	39	A		GLU	LEU	-0.0747426
USER	2m8j_repx	0	GLUA39M	39	A		GLU	MET	0.431569
USER	2m8j_repx	0	GLUA39N	39	A		GLU	ASN	0.491077
USER	2m8j_repx	0	GLUA39P	39	A		GLU	PRO	-0.139044
USER	2m8j_repx	0	GLUA39Q	39	A		GLU	GLN	0.13738
USER	2m8j_repx	0	GLUA39R	39	A		GLU	ARG	0.207818
USER	2m8j_repx	0	GLUA39S	39	A		GLU	SER	0.263977
USER	2m8j_repx	0	GLUA39T	39	A		GLU	THR	0.721958
USER	2m8j_repx	0	GLUA39V	39	A		GLU	VAL	0.571864
USER	2m8j_repx	0	GLUA39W	39	A		GLU	TRP	0.0481088
USER	2m8j_repx	0	GLUA39Y	39	A		GLU	TYR	0.500864
USER	2m8j_repx	0	ARGA40A	40	A		ARG	ALA	2.20687
USER	2m8j_repx	0	ARGA40C	40	A		ARG	CYS	1.8257
USER	2m8j_repx	0	ARGA40D	40	A		ARG	ASP	2.42795
USER	2m8j_repx	0	ARGA40E	40	A		ARG	GLU	1.47284
USER	2m8j_repx	0	ARGA40F	40	A		ARG	PHE	0.302155
USER	2m8j_repx	0	ARGA40G	40	A		ARG	GLY	2.75623
USER	2m8j_repx	0	ARGA40H	40	A		ARG	HIS	0.731266
USER	2m8j_repx	0	ARGA40I	40	A		ARG	ILE	1.20599
USER	2m8j_repx	0	ARGA40K	40	A		ARG	LYS	1.60133
USER	2m8j_repx	0	ARGA40L	40	A		ARG	LEU	0.199515
USER	2m8j_repx	0	ARGA40M	40	A		ARG	MET	0.226023
USER	2m8j_repx	0	ARGA40N	40	A		ARG	ASN	1.94363
USER	2m8j_repx	0	ARGA40P	40	A		ARG	PRO	0.844054
USER	2m8j_repx	0	ARGA40Q	40	A		ARG	GLN	1.60224
USER	2m8j_repx	0	ARGA40S	40	A		ARG	SER	2.34189
USER	2m8j_repx	0	ARGA40T	40	A		ARG	THR	1.89671
USER	2m8j_repx	0	ARGA40V	40	A		ARG	VAL	1.64906
USER	2m8j_repx	0	ARGA40W	40	A		ARG	TRP	1.53294
USER	2m8j_repx	0	ARGA40Y	40	A		ARG	TYR	0.838557
USER	2m8j_repx	0	PROA41A	41	A		PRO	ALA	3.42751
USER	2m8j_repx	0	PROA41C	41	A		PRO	CYS	4.37034
USER	2m8j_repx	0	PROA41D	41	A		PRO	ASP	6.20181
USER	2m8j_repx	0	PROA41E	41	A		PRO	GLU	6.84315
USER	2m8j_repx	0	PROA41F	41	A		PRO	PHE	8.66655
USER	2m8j_repx	0	PROA41G	41	A		PRO	GLY	3.73486
USER	2m8j_repx	0	PROA41H	41	A		PRO	HIS	8.7519
USER	2m8j_repx	0	PROA41I	41	A		PRO	ILE	8.15214
USER	2m8j_repx	0	PROA41K	41	A		PRO	LYS	7.65799
USER	2m8j_repx	0	PROA41L	41	A		PRO	LEU	6.58096
USER	2m8j_repx	0	PROA41M	41	A		PRO	MET	5.44816
USER	2m8j_repx	0	PROA41N	41	A		PRO	ASN	4.7288
USER	2m8j_repx	0	PROA41Q	41	A		PRO	GLN	6.25327
USER	2m8j_repx	0	PROA41R	41	A		PRO	ARG	6.41412
USER	2m8j_repx	0	PROA41S	41	A		PRO	SER	4.25964
USER	2m8j_repx	0	PROA41T	41	A		PRO	THR	7.77289
USER	2m8j_repx	0	PROA41V	41	A		PRO	VAL	8.26353
USER	2m8j_repx	0	PROA41W	41	A		PRO	TRP	10.9774
USER	2m8j_repx	0	PROA41Y	41	A		PRO	TYR	10.0672
USER	2m8j_repx	0	SERA42A	42	A		SER	ALA	0.141554
USER	2m8j_repx	0	SERA42C	42	A		SER	CYS	0.0218443
USER	2m8j_repx	0	SERA42D	42	A		SER	ASP	-0.121459
USER	2m8j_repx	0	SERA42E	42	A		SER	GLU	-0.387838
USER	2m8j_repx	0	SERA42F	42	A		SER	PHE	-0.0226584
USER	2m8j_repx	0	SERA42G	42	A		SER	GLY	1.73016
USER	2m8j_repx	0	SERA42H	42	A		SER	HIS	0.14446
USER	2m8j_repx	0	SERA42I	42	A		SER	ILE	0.785614
USER	2m8j_repx	0	SERA42K	42	A		SER	LYS	-0.431561
USER	2m8j_repx	0	SERA42L	42	A		SER	LEU	0.259796
USER	2m8j_repx	0	SERA42M	42	A		SER	MET	0.140497
USER	2m8j_repx	0	SERA42N	42	A		SER	ASN	0.00601605
USER	2m8j_repx	0	SERA42P	42	A		SER	PRO	0.925325
USER	2m8j_repx	0	SERA42Q	42	A		SER	GLN	-0.723415
USER	2m8j_repx	0	SERA42R	42	A		SER	ARG	-0.366443
USER	2m8j_repx	0	SERA42T	42	A		SER	THR	1.03332
USER	2m8j_repx	0	SERA42V	42	A		SER	VAL	0.804336
USER	2m8j_repx	0	SERA42W	42	A		SER	TRP	0.0878637
USER	2m8j_repx	0	SERA42Y	42	A		SER	TYR	0.204491
USER	2m8j_repx	0	GLYA43A	43	A		GLY	ALA	0.373066
USER	2m8j_repx	0	GLYA43C	43	A		GLY	CYS	0.842865
USER	2m8j_repx	0	GLYA43D	43	A		GLY	ASP	1.01704
USER	2m8j_repx	0	GLYA43E	43	A		GLY	GLU	1.13757
USER	2m8j_repx	0	GLYA43F	43	A		GLY	PHE	-0.506073
USER	2m8j_repx	0	GLYA43H	43	A		GLY	HIS	1.23694
USER	2m8j_repx	0	GLYA43I	43	A		GLY	ILE	1.52273
USER	2m8j_repx	0	GLYA43K	43	A		GLY	LYS	0.240282
USER	2m8j_repx	0	GLYA43L	43	A		GLY	LEU	0.418331
USER	2m8j_repx	0	GLYA43M	43	A		GLY	MET	-0.310858
USER	2m8j_repx	0	GLYA43N	43	A		GLY	ASN	0.0718492
USER	2m8j_repx	0	GLYA43P	43	A		GLY	PRO	4.65248
USER	2m8j_repx	0	GLYA43Q	43	A		GLY	GLN	0.65147
USER	2m8j_repx	0	GLYA43R	43	A		GLY	ARG	0.44474
USER	2m8j_repx	0	GLYA43S	43	A		GLY	SER	0.283319
USER	2m8j_repx	0	GLYA43T	43	A		GLY	THR	1.22321
USER	2m8j_repx	0	GLYA43V	43	A		GLY	VAL	1.73838
USER	2m8j_repx	0	GLYA43W	43	A		GLY	TRP	0.264099
USER	2m8j_repx	0	GLYA43Y	43	A		GLY	TYR	-0.306346
