## Supplementary material for "Validating folding energy estimates as a method for variant interpretation": pin1_2m9e_ddg_background.csv

source	pdb	score	pdb_mut	pdb_rid	pdb_chain	gene_no	mut_from	mut_to	ddg
USER	2m9e_repx	0	LYSA1A	1	A		LYS	ALA	0.248681
USER	2m9e_repx	0	LYSA1C	1	A		LYS	CYS	0.360756
USER	2m9e_repx	0	LYSA1D	1	A		LYS	ASP	-0.499686
USER	2m9e_repx	0	LYSA1E	1	A		LYS	GLU	0.398844
USER	2m9e_repx	0	LYSA1F	1	A		LYS	PHE	0.163423
USER	2m9e_repx	0	LYSA1G	1	A		LYS	GLY	0.431733
USER	2m9e_repx	0	LYSA1H	1	A		LYS	HIS	-0.0187086
USER	2m9e_repx	0	LYSA1I	1	A		LYS	ILE	0.230492
USER	2m9e_repx	0	LYSA1L	1	A		LYS	LEU	0.148757
USER	2m9e_repx	0	LYSA1M	1	A		LYS	MET	-0.0642292
USER	2m9e_repx	0	LYSA1N	1	A		LYS	ASN	0.150387
USER	2m9e_repx	0	LYSA1P	1	A		LYS	PRO	0.406398
USER	2m9e_repx	0	LYSA1Q	1	A		LYS	GLN	0.395246
USER	2m9e_repx	0	LYSA1R	1	A		LYS	ARG	-0.150992
USER	2m9e_repx	0	LYSA1S	1	A		LYS	SER	0.454981
USER	2m9e_repx	0	LYSA1T	1	A		LYS	THR	0.555902
USER	2m9e_repx	0	LYSA1V	1	A		LYS	VAL	0.519019
USER	2m9e_repx	0	LYSA1W	1	A		LYS	TRP	-0.146457
USER	2m9e_repx	0	LYSA1Y	1	A		LYS	TYR	0.205016
USER	2m9e_repx	0	LEUA2A	2	A		LEU	ALA	1.8152
USER	2m9e_repx	0	LEUA2C	2	A		LEU	CYS	1.73981
USER	2m9e_repx	0	LEUA2D	2	A		LEU	ASP	4.61162
USER	2m9e_repx	0	LEUA2E	2	A		LEU	GLU	1.85933
USER	2m9e_repx	0	LEUA2F	2	A		LEU	PHE	2.66178
USER	2m9e_repx	0	LEUA2G	2	A		LEU	GLY	3.0961
USER	2m9e_repx	0	LEUA2H	2	A		LEU	HIS	0.702986
USER	2m9e_repx	0	LEUA2I	2	A		LEU	ILE	1.85706
USER	2m9e_repx	0	LEUA2K	2	A		LEU	LYS	2.30263
USER	2m9e_repx	0	LEUA2M	2	A		LEU	MET	0.396246
USER	2m9e_repx	0	LEUA2N	2	A		LEU	ASN	2.49252
USER	2m9e_repx	0	LEUA2P	2	A		LEU	PRO	1.28844
USER	2m9e_repx	0	LEUA2Q	2	A		LEU	GLN	2.35573
USER	2m9e_repx	0	LEUA2R	2	A		LEU	ARG	3.23917
USER	2m9e_repx	0	LEUA2S	2	A		LEU	SER	2.12651
USER	2m9e_repx	0	LEUA2T	2	A		LEU	THR	3.06215
USER	2m9e_repx	0	LEUA2V	2	A		LEU	VAL	1.66105
USER	2m9e_repx	0	LEUA2W	2	A		LEU	TRP	0.922432
USER	2m9e_repx	0	LEUA2Y	2	A		LEU	TYR	1.21253
USER	2m9e_repx	0	PROA3A	3	A		PRO	ALA	2.24897
USER	2m9e_repx	0	PROA3C	3	A		PRO	CYS	2.50792
USER	2m9e_repx	0	PROA3D	3	A		PRO	ASP	2.21086
USER	2m9e_repx	0	PROA3E	3	A		PRO	GLU	2.26916
USER	2m9e_repx	0	PROA3F	3	A		PRO	PHE	2.21688
USER	2m9e_repx	0	PROA3G	3	A		PRO	GLY	2.31241
USER	2m9e_repx	0	PROA3H	3	A		PRO	HIS	2.47992
USER	2m9e_repx	0	PROA3I	3	A		PRO	ILE	3.03789
USER	2m9e_repx	0	PROA3K	3	A		PRO	LYS	2.06136
USER	2m9e_repx	0	PROA3L	3	A		PRO	LEU	2.2828
USER	2m9e_repx	0	PROA3M	3	A		PRO	MET	1.95532
USER	2m9e_repx	0	PROA3N	3	A		PRO	ASN	2.5354
USER	2m9e_repx	0	PROA3Q	3	A		PRO	GLN	2.18823
USER	2m9e_repx	0	PROA3R	3	A		PRO	ARG	2.03029
USER	2m9e_repx	0	PROA3S	3	A		PRO	SER	2.12553
USER	2m9e_repx	0	PROA3T	3	A		PRO	THR	3.3262
USER	2m9e_repx	0	PROA3V	3	A		PRO	VAL	3.30406
USER	2m9e_repx	0	PROA3W	3	A		PRO	TRP	2.2591
USER	2m9e_repx	0	PROA3Y	3	A		PRO	TYR	2.35332
USER	2m9e_repx	0	PROA4A	4	A		PRO	ALA	1.06282
USER	2m9e_repx	0	PROA4C	4	A		PRO	CYS	1.06827
USER	2m9e_repx	0	PROA4D	4	A		PRO	ASP	0.437006
USER	2m9e_repx	0	PROA4E	4	A		PRO	GLU	0.233945
USER	2m9e_repx	0	PROA4F	4	A		PRO	PHE	0.0690316
USER	2m9e_repx	0	PROA4G	4	A		PRO	GLY	1.76216
USER	2m9e_repx	0	PROA4H	4	A		PRO	HIS	1.46703
USER	2m9e_repx	0	PROA4I	4	A		PRO	ILE	0.825975
USER	2m9e_repx	0	PROA4K	4	A		PRO	LYS	0.885502
USER	2m9e_repx	0	PROA4L	4	A		PRO	LEU	1.32526
USER	2m9e_repx	0	PROA4M	4	A		PRO	MET	0.997461
USER	2m9e_repx	0	PROA4N	4	A		PRO	ASN	0.561459
USER	2m9e_repx	0	PROA4Q	4	A		PRO	GLN	1.00113
USER	2m9e_repx	0	PROA4R	4	A		PRO	ARG	0.524586
USER	2m9e_repx	0	PROA4S	4	A		PRO	SER	1.25098
USER	2m9e_repx	0	PROA4T	4	A		PRO	THR	1.27595
USER	2m9e_repx	0	PROA4V	4	A		PRO	VAL	1.27055
USER	2m9e_repx	0	PROA4W	4	A		PRO	TRP	0.742266
USER	2m9e_repx	0	PROA4Y	4	A		PRO	TYR	0.314235
USER	2m9e_repx	0	GLYA5A	5	A		GLY	ALA	9.23565
USER	2m9e_repx	0	GLYA5C	5	A		GLY	CYS	14.3601
USER	2m9e_repx	0	GLYA5D	5	A		GLY	ASP	21.9444
USER	2m9e_repx	0	GLYA5E	5	A		GLY	GLU	24.8326
USER	2m9e_repx	0	GLYA5F	5	A		GLY	PHE	31.5012
USER	2m9e_repx	0	GLYA5H	5	A		GLY	HIS	35.5712
USER	2m9e_repx	0	GLYA5I	5	A		GLY	ILE	29.3518
USER	2m9e_repx	0	GLYA5K	5	A		GLY	LYS	23.5367
USER	2m9e_repx	0	GLYA5L	5	A		GLY	LEU	27.1013
USER	2m9e_repx	0	GLYA5M	5	A		GLY	MET	19.6708
USER	2m9e_repx	0	GLYA5N	5	A		GLY	ASN	23.2572
USER	2m9e_repx	0	GLYA5P	5	A		GLY	PRO	14.1711
USER	2m9e_repx	0	GLYA5Q	5	A		GLY	GLN	24.5023
USER	2m9e_repx	0	GLYA5R	5	A		GLY	ARG	23.183
USER	2m9e_repx	0	GLYA5S	5	A		GLY	SER	13.9132
USER	2m9e_repx	0	GLYA5T	5	A		GLY	THR	22.221
USER	2m9e_repx	0	GLYA5V	5	A		GLY	VAL	21.2547
USER	2m9e_repx	0	GLYA5W	5	A		GLY	TRP	33.4382
USER	2m9e_repx	0	GLYA5Y	5	A		GLY	TYR	31.1191
USER	2m9e_repx	0	TRPA6A	6	A		TRP	ALA	3.00779
USER	2m9e_repx	0	TRPA6C	6	A		TRP	CYS	2.61696
USER	2m9e_repx	0	TRPA6D	6	A		TRP	ASP	3.52192
USER	2m9e_repx	0	TRPA6E	6	A		TRP	GLU	3.21022
USER	2m9e_repx	0	TRPA6F	6	A		TRP	PHE	-0.471041
USER	2m9e_repx	0	TRPA6G	6	A		TRP	GLY	4.85355
USER	2m9e_repx	0	TRPA6H	6	A		TRP	HIS	2.4644
USER	2m9e_repx	0	TRPA6I	6	A		TRP	ILE	2.53394
USER	2m9e_repx	0	TRPA6K	6	A		TRP	LYS	2.52761
USER	2m9e_repx	0	TRPA6L	6	A		TRP	LEU	1.91313
USER	2m9e_repx	0	TRPA6M	6	A		TRP	MET	0.758747
USER	2m9e_repx	0	TRPA6N	6	A		TRP	ASN	3.0207
USER	2m9e_repx	0	TRPA6P	6	A		TRP	PRO	7.76309
USER	2m9e_repx	0	TRPA6Q	6	A		TRP	GLN	3.87378
USER	2m9e_repx	0	TRPA6R	6	A		TRP	ARG	2.74464
USER	2m9e_repx	0	TRPA6S	6	A		TRP	SER	3.62834
USER	2m9e_repx	0	TRPA6T	6	A		TRP	THR	5.21847
USER	2m9e_repx	0	TRPA6V	6	A		TRP	VAL	2.3605
USER	2m9e_repx	0	TRPA6Y	6	A		TRP	TYR	-0.999506
USER	2m9e_repx	0	GLUA7A	7	A		GLU	ALA	0.0562537
USER	2m9e_repx	0	GLUA7C	7	A		GLU	CYS	-0.111071
USER	2m9e_repx	0	GLUA7D	7	A		GLU	ASP	0.0448501
USER	2m9e_repx	0	GLUA7F	7	A		GLU	PHE	-0.415236
USER	2m9e_repx	0	GLUA7G	7	A		GLU	GLY	1.45504
USER	2m9e_repx	0	GLUA7H	7	A		GLU	HIS	0.211594
USER	2m9e_repx	0	GLUA7I	7	A		GLU	ILE	-0.491237
USER	2m9e_repx	0	GLUA7K	7	A		GLU	LYS	-0.354944
USER	2m9e_repx	0	GLUA7L	7	A		GLU	LEU	-0.754728
USER	2m9e_repx	0	GLUA7M	7	A		GLU	MET	-1.14857
USER	2m9e_repx	0	GLUA7N	7	A		GLU	ASN	-0.343017
USER	2m9e_repx	0	GLUA7P	7	A		GLU	PRO	5.66766
USER	2m9e_repx	0	GLUA7Q	7	A		GLU	GLN	-0.708256
USER	2m9e_repx	0	GLUA7R	7	A		GLU	ARG	-0.557273
USER	2m9e_repx	0	GLUA7S	7	A		GLU	SER	0.160462
USER	2m9e_repx	0	GLUA7T	7	A		GLU	THR	0.438148
USER	2m9e_repx	0	GLUA7V	7	A		GLU	VAL	-0.283426
USER	2m9e_repx	0	GLUA7W	7	A		GLU	TRP	0.288491
USER	2m9e_repx	0	GLUA7Y	7	A		GLU	TYR	-0.277941
USER	2m9e_repx	0	LYSA8A	8	A		LYS	ALA	0.93141
USER	2m9e_repx	0	LYSA8C	8	A		LYS	CYS	0.958939
USER	2m9e_repx	0	LYSA8D	8	A		LYS	ASP	1.03032
USER	2m9e_repx	0	LYSA8E	8	A		LYS	GLU	0.602315
USER	2m9e_repx	0	LYSA8F	8	A		LYS	PHE	0.240647
USER	2m9e_repx	0	LYSA8G	8	A		LYS	GLY	1.99471
USER	2m9e_repx	0	LYSA8H	8	A		LYS	HIS	1.69593
USER	2m9e_repx	0	LYSA8I	8	A		LYS	ILE	0.311831
USER	2m9e_repx	0	LYSA8L	8	A		LYS	LEU	-0.284842
USER	2m9e_repx	0	LYSA8M	8	A		LYS	MET	-0.194354
USER	2m9e_repx	0	LYSA8N	8	A		LYS	ASN	1.37196
USER	2m9e_repx	0	LYSA8P	8	A		LYS	PRO	-1.20486
USER	2m9e_repx	0	LYSA8Q	8	A		LYS	GLN	0.147622
USER	2m9e_repx	0	LYSA8R	8	A		LYS	ARG	0.119084
USER	2m9e_repx	0	LYSA8S	8	A		LYS	SER	1.47806
USER	2m9e_repx	0	LYSA8T	8	A		LYS	THR	1.17187
USER	2m9e_repx	0	LYSA8V	8	A		LYS	VAL	0.596571
USER	2m9e_repx	0	LYSA8W	8	A		LYS	TRP	1.04212
USER	2m9e_repx	0	LYSA8Y	8	A		LYS	TYR	0.0782017
USER	2m9e_repx	0	ARGA9A	9	A		ARG	ALA	0.37193
USER	2m9e_repx	0	ARGA9C	9	A		ARG	CYS	-0.416293
USER	2m9e_repx	0	ARGA9D	9	A		ARG	ASP	0.0931056
USER	2m9e_repx	0	ARGA9E	9	A		ARG	GLU	0.208456
USER	2m9e_repx	0	ARGA9F	9	A		ARG	PHE	-0.139427
USER	2m9e_repx	0	ARGA9G	9	A		ARG	GLY	0.00306223
USER	2m9e_repx	0	ARGA9H	9	A		ARG	HIS	-0.162854
USER	2m9e_repx	0	ARGA9I	9	A		ARG	ILE	0.587066
USER	2m9e_repx	0	ARGA9K	9	A		ARG	LYS	-0.809538
USER	2m9e_repx	0	ARGA9L	9	A		ARG	LEU	-0.454372
USER	2m9e_repx	0	ARGA9M	9	A		ARG	MET	-0.560712
USER	2m9e_repx	0	ARGA9N	9	A		ARG	ASN	-0.409253
USER	2m9e_repx	0	ARGA9P	9	A		ARG	PRO	4.56466
USER	2m9e_repx	0	ARGA9Q	9	A		ARG	GLN	0.128637
USER	2m9e_repx	0	ARGA9S	9	A		ARG	SER	0.527092
USER	2m9e_repx	0	ARGA9T	9	A		ARG	THR	0.977607
USER	2m9e_repx	0	ARGA9V	9	A		ARG	VAL	1.44473
USER	2m9e_repx	0	ARGA9W	9	A		ARG	TRP	0.0128051
USER	2m9e_repx	0	ARGA9Y	9	A		ARG	TYR	-0.113995
USER	2m9e_repx	0	META10A	10	A		MET	ALA	0.681932
USER	2m9e_repx	0	META10C	10	A		MET	CYS	0.664957
USER	2m9e_repx	0	META10D	10	A		MET	ASP	1.15326
USER	2m9e_repx	0	META10E	10	A		MET	GLU	0.420979
USER	2m9e_repx	0	META10F	10	A		MET	PHE	0.381046
USER	2m9e_repx	0	META10G	10	A		MET	GLY	0.982843
USER	2m9e_repx	0	META10H	10	A		MET	HIS	0.723609
USER	2m9e_repx	0	META10I	10	A		MET	ILE	0.291846
USER	2m9e_repx	0	META10K	10	A		MET	LYS	0.0979083
USER	2m9e_repx	0	META10L	10	A		MET	LEU	0.205318
USER	2m9e_repx	0	META10N	10	A		MET	ASN	1.14222
USER	2m9e_repx	0	META10P	10	A		MET	PRO	1.47271
USER	2m9e_repx	0	META10Q	10	A		MET	GLN	0.11996
USER	2m9e_repx	0	META10R	10	A		MET	ARG	0.30214
USER	2m9e_repx	0	META10S	10	A		MET	SER	0.279971
USER	2m9e_repx	0	META10T	10	A		MET	THR	0.442645
USER	2m9e_repx	0	META10V	10	A		MET	VAL	0.537229
USER	2m9e_repx	0	META10W	10	A		MET	TRP	0.219671
USER	2m9e_repx	0	META10Y	10	A		MET	TYR	0.566571
USER	2m9e_repx	0	PHEA11A	11	A		PHE	ALA	0.329445
USER	2m9e_repx	0	PHEA11C	11	A		PHE	CYS	0.332078
USER	2m9e_repx	0	PHEA11D	11	A		PHE	ASP	0.684457
USER	2m9e_repx	0	PHEA11E	11	A		PHE	GLU	0.0349764
USER	2m9e_repx	0	PHEA11G	11	A		PHE	GLY	1.95961
USER	2m9e_repx	0	PHEA11H	11	A		PHE	HIS	0.445193
USER	2m9e_repx	0	PHEA11I	11	A		PHE	ILE	0.140797
USER	2m9e_repx	0	PHEA11K	11	A		PHE	LYS	0.0885209
USER	2m9e_repx	0	PHEA11L	11	A		PHE	LEU	-0.619591
USER	2m9e_repx	0	PHEA11M	11	A		PHE	MET	-0.241701
USER	2m9e_repx	0	PHEA11N	11	A		PHE	ASN	0.62783
USER	2m9e_repx	0	PHEA11P	11	A		PHE	PRO	2.11586
USER	2m9e_repx	0	PHEA11Q	11	A		PHE	GLN	0.124642
USER	2m9e_repx	0	PHEA11R	11	A		PHE	ARG	-0.0437704
USER	2m9e_repx	0	PHEA11S	11	A		PHE	SER	1.0328
USER	2m9e_repx	0	PHEA11T	11	A		PHE	THR	1.17177
USER	2m9e_repx	0	PHEA11V	11	A		PHE	VAL	-0.0474842
USER	2m9e_repx	0	PHEA11W	11	A		PHE	TRP	-0.00879482
USER	2m9e_repx	0	PHEA11Y	11	A		PHE	TYR	0.0193827
USER	2m9e_repx	0	ALAA12C	12	A		ALA	CYS	0.147375
USER	2m9e_repx	0	ALAA12D	12	A		ALA	ASP	0.16698
USER	2m9e_repx	0	ALAA12E	12	A		ALA	GLU	-0.435915
USER	2m9e_repx	0	ALAA12F	12	A		ALA	PHE	0.233241
USER	2m9e_repx	0	ALAA12G	12	A		ALA	GLY	0.241619
USER	2m9e_repx	0	ALAA12H	12	A		ALA	HIS	0.51802
USER	2m9e_repx	0	ALAA12I	12	A		ALA	ILE	-0.23214
USER	2m9e_repx	0	ALAA12K	12	A		ALA	LYS	-0.318259
USER	2m9e_repx	0	ALAA12L	12	A		ALA	LEU	-0.543075
USER	2m9e_repx	0	ALAA12M	12	A		ALA	MET	-0.0660034
USER	2m9e_repx	0	ALAA12N	12	A		ALA	ASN	0.353626
USER	2m9e_repx	0	ALAA12P	12	A		ALA	PRO	-1.32034
USER	2m9e_repx	0	ALAA12Q	12	A		ALA	GLN	-0.0270078
USER	2m9e_repx	0	ALAA12R	12	A		ALA	ARG	-0.172715
USER	2m9e_repx	0	ALAA12S	12	A		ALA	SER	0.290023
USER	2m9e_repx	0	ALAA12T	12	A		ALA	THR	0.420504
USER	2m9e_repx	0	ALAA12V	12	A		ALA	VAL	0.29957
USER	2m9e_repx	0	ALAA12W	12	A		ALA	TRP	0.227164
USER	2m9e_repx	0	ALAA12Y	12	A		ALA	TYR	0.256849
USER	2m9e_repx	0	ASNA13A	13	A		ASN	ALA	0.0214935
USER	2m9e_repx	0	ASNA13C	13	A		ASN	CYS	0.0654603
USER	2m9e_repx	0	ASNA13D	13	A		ASN	ASP	-0.0318815
USER	2m9e_repx	0	ASNA13E	13	A		ASN	GLU	-0.266161
USER	2m9e_repx	0	ASNA13F	13	A		ASN	PHE	-0.11558
USER	2m9e_repx	0	ASNA13G	13	A		ASN	GLY	0.0699939
USER	2m9e_repx	0	ASNA13H	13	A		ASN	HIS	0.0969864
USER	2m9e_repx	0	ASNA13I	13	A		ASN	ILE	0.210721
USER	2m9e_repx	0	ASNA13K	13	A		ASN	LYS	-0.930067
USER	2m9e_repx	0	ASNA13L	13	A		ASN	LEU	-0.345168
USER	2m9e_repx	0	ASNA13M	13	A		ASN	MET	-1.46917
USER	2m9e_repx	0	ASNA13P	13	A		ASN	PRO	-0.737404
USER	2m9e_repx	0	ASNA13Q	13	A		ASN	GLN	-0.0812711
USER	2m9e_repx	0	ASNA13R	13	A		ASN	ARG	-0.187856
USER	2m9e_repx	0	ASNA13S	13	A		ASN	SER	0.0383704
USER	2m9e_repx	0	ASNA13T	13	A		ASN	THR	0.679166
USER	2m9e_repx	0	ASNA13V	13	A		ASN	VAL	0.462841
USER	2m9e_repx	0	ASNA13W	13	A		ASN	TRP	-0.128344
USER	2m9e_repx	0	ASNA13Y	13	A		ASN	TYR	-0.109808
USER	2m9e_repx	0	GLYA14A	14	A		GLY	ALA	2.07773
USER	2m9e_repx	0	GLYA14C	14	A		GLY	CYS	2.04413
USER	2m9e_repx	0	GLYA14D	14	A		GLY	ASP	2.03007
USER	2m9e_repx	0	GLYA14E	14	A		GLY	GLU	1.95014
USER	2m9e_repx	0	GLYA14F	14	A		GLY	PHE	1.73452
USER	2m9e_repx	0	GLYA14H	14	A		GLY	HIS	1.56718
USER	2m9e_repx	0	GLYA14I	14	A		GLY	ILE	2.57348
USER	2m9e_repx	0	GLYA14K	14	A		GLY	LYS	1.81498
USER	2m9e_repx	0	GLYA14L	14	A		GLY	LEU	2.00282
USER	2m9e_repx	0	GLYA14M	14	A		GLY	MET	1.63752
USER	2m9e_repx	0	GLYA14N	14	A		GLY	ASN	2.12612
USER	2m9e_repx	0	GLYA14P	14	A		GLY	PRO	6.21604
USER	2m9e_repx	0	GLYA14Q	14	A		GLY	GLN	1.98902
USER	2m9e_repx	0	GLYA14R	14	A		GLY	ARG	1.8226
USER	2m9e_repx	0	GLYA14S	14	A		GLY	SER	2.13993
USER	2m9e_repx	0	GLYA14T	14	A		GLY	THR	2.59547
USER	2m9e_repx	0	GLYA14V	14	A		GLY	VAL	2.73298
USER	2m9e_repx	0	GLYA14W	14	A		GLY	TRP	1.59523
USER	2m9e_repx	0	GLYA14Y	14	A		GLY	TYR	1.82819
USER	2m9e_repx	0	THRA15A	15	A		THR	ALA	0.620592
USER	2m9e_repx	0	THRA15C	15	A		THR	CYS	0.530805
USER	2m9e_repx	0	THRA15D	15	A		THR	ASP	0.70078
USER	2m9e_repx	0	THRA15E	15	A		THR	GLU	0.324658
USER	2m9e_repx	0	THRA15F	15	A		THR	PHE	0.432567
USER	2m9e_repx	0	THRA15G	15	A		THR	GLY	1.21183
USER	2m9e_repx	0	THRA15H	15	A		THR	HIS	0.776669
USER	2m9e_repx	0	THRA15I	15	A		THR	ILE	-0.049083
USER	2m9e_repx	0	THRA15K	15	A		THR	LYS	0.322766
USER	2m9e_repx	0	THRA15L	15	A		THR	LEU	0.471006
USER	2m9e_repx	0	THRA15M	15	A		THR	MET	-0.547134
USER	2m9e_repx	0	THRA15N	15	A		THR	ASN	1.09795
USER	2m9e_repx	0	THRA15P	15	A		THR	PRO	2.46352
USER	2m9e_repx	0	THRA15Q	15	A		THR	GLN	0.390221
USER	2m9e_repx	0	THRA15R	15	A		THR	ARG	0.454357
USER	2m9e_repx	0	THRA15S	15	A		THR	SER	-0.0381694
USER	2m9e_repx	0	THRA15V	15	A		THR	VAL	0.415944
USER	2m9e_repx	0	THRA15W	15	A		THR	TRP	0.44665
USER	2m9e_repx	0	THRA15Y	15	A		THR	TYR	0.477539
USER	2m9e_repx	0	VALA16A	16	A		VAL	ALA	0.819018
USER	2m9e_repx	0	VALA16C	16	A		VAL	CYS	0.350509
USER	2m9e_repx	0	VALA16D	16	A		VAL	ASP	1.26968
USER	2m9e_repx	0	VALA16E	16	A		VAL	GLU	0.468021
USER	2m9e_repx	0	VALA16F	16	A		VAL	PHE	-0.384186
USER	2m9e_repx	0	VALA16G	16	A		VAL	GLY	1.26499
USER	2m9e_repx	0	VALA16H	16	A		VAL	HIS	0.560742
USER	2m9e_repx	0	VALA16I	16	A		VAL	ILE	-0.620848
USER	2m9e_repx	0	VALA16K	16	A		VAL	LYS	-0.11115
USER	2m9e_repx	0	VALA16L	16	A		VAL	LEU	-0.956095
USER	2m9e_repx	0	VALA16M	16	A		VAL	MET	-0.497808
USER	2m9e_repx	0	VALA16N	16	A		VAL	ASN	1.12544
USER	2m9e_repx	0	VALA16P	16	A		VAL	PRO	-0.287494
USER	2m9e_repx	0	VALA16Q	16	A		VAL	GLN	0.236502
USER	2m9e_repx	0	VALA16R	16	A		VAL	ARG	-0.0055312
USER	2m9e_repx	0	VALA16S	16	A		VAL	SER	0.540649
USER	2m9e_repx	0	VALA16T	16	A		VAL	THR	0.338202
USER	2m9e_repx	0	VALA16W	16	A		VAL	TRP	0.789853
USER	2m9e_repx	0	VALA16Y	16	A		VAL	TYR	-0.275575
USER	2m9e_repx	0	TYRA17A	17	A		TYR	ALA	1.11699
USER	2m9e_repx	0	TYRA17C	17	A		TYR	CYS	1.02415
USER	2m9e_repx	0	TYRA17D	17	A		TYR	ASP	2.41216
USER	2m9e_repx	0	TYRA17E	17	A		TYR	GLU	2.26589
USER	2m9e_repx	0	TYRA17F	17	A		TYR	PHE	-0.283781
USER	2m9e_repx	0	TYRA17G	17	A		TYR	GLY	0.824141
USER	2m9e_repx	0	TYRA17H	17	A		TYR	HIS	1.13529
USER	2m9e_repx	0	TYRA17I	17	A		TYR	ILE	-0.156359
USER	2m9e_repx	0	TYRA17K	17	A		TYR	LYS	0.572964
USER	2m9e_repx	0	TYRA17L	17	A		TYR	LEU	-0.294356
USER	2m9e_repx	0	TYRA17M	17	A		TYR	MET	0.030617
USER	2m9e_repx	0	TYRA17N	17	A		TYR	ASN	1.68678
USER	2m9e_repx	0	TYRA17P	17	A		TYR	PRO	1.15656
USER	2m9e_repx	0	TYRA17Q	17	A		TYR	GLN	1.9187
USER	2m9e_repx	0	TYRA17R	17	A		TYR	ARG	1.21866
USER	2m9e_repx	0	TYRA17S	17	A		TYR	SER	0.925613
USER	2m9e_repx	0	TYRA17T	17	A		TYR	THR	2.34595
USER	2m9e_repx	0	TYRA17V	17	A		TYR	VAL	1.13399
USER	2m9e_repx	0	TYRA17W	17	A		TYR	TRP	-0.274891
USER	2m9e_repx	0	TYRA18A	18	A		TYR	ALA	3.75438
USER	2m9e_repx	0	TYRA18C	18	A		TYR	CYS	3.33824
USER	2m9e_repx	0	TYRA18D	18	A		TYR	ASP	5.54142
USER	2m9e_repx	0	TYRA18E	18	A		TYR	GLU	6.34283
USER	2m9e_repx	0	TYRA18F	18	A		TYR	PHE	1.95492
USER	2m9e_repx	0	TYRA18G	18	A		TYR	GLY	5.81934
USER	2m9e_repx	0	TYRA18H	18	A		TYR	HIS	3.70997
USER	2m9e_repx	0	TYRA18I	18	A		TYR	ILE	2.30009
USER	2m9e_repx	0	TYRA18K	18	A		TYR	LYS	3.75442
USER	2m9e_repx	0	TYRA18L	18	A		TYR	LEU	3.33695
USER	2m9e_repx	0	TYRA18M	18	A		TYR	MET	1.55313
USER	2m9e_repx	0	TYRA18N	18	A		TYR	ASN	4.76916
USER	2m9e_repx	0	TYRA18P	18	A		TYR	PRO	6.25201
USER	2m9e_repx	0	TYRA18Q	18	A		TYR	GLN	3.78787
USER	2m9e_repx	0	TYRA18R	18	A		TYR	ARG	4.93067
USER	2m9e_repx	0	TYRA18S	18	A		TYR	SER	5.04003
USER	2m9e_repx	0	TYRA18T	18	A		TYR	THR	3.15648
USER	2m9e_repx	0	TYRA18V	18	A		TYR	VAL	2.85025
USER	2m9e_repx	0	TYRA18W	18	A		TYR	TRP	3.3983
USER	2m9e_repx	0	PHEA19A	19	A		PHE	ALA	1.75731
USER	2m9e_repx	0	PHEA19C	19	A		PHE	CYS	1.49559
USER	2m9e_repx	0	PHEA19D	19	A		PHE	ASP	0.944204
USER	2m9e_repx	0	PHEA19E	19	A		PHE	GLU	0.521582
USER	2m9e_repx	0	PHEA19G	19	A		PHE	GLY	2.81178
USER	2m9e_repx	0	PHEA19H	19	A		PHE	HIS	1.18033
USER	2m9e_repx	0	PHEA19I	19	A		PHE	ILE	0.794673
USER	2m9e_repx	0	PHEA19K	19	A		PHE	LYS	0.890025
USER	2m9e_repx	0	PHEA19L	19	A		PHE	LEU	0.281027
USER	2m9e_repx	0	PHEA19M	19	A		PHE	MET	0.047866
USER	2m9e_repx	0	PHEA19N	19	A		PHE	ASN	1.66719
USER	2m9e_repx	0	PHEA19P	19	A		PHE	PRO	5.19548
USER	2m9e_repx	0	PHEA19Q	19	A		PHE	GLN	0.733834
USER	2m9e_repx	0	PHEA19R	19	A		PHE	ARG	1.19152
USER	2m9e_repx	0	PHEA19S	19	A		PHE	SER	1.79065
USER	2m9e_repx	0	PHEA19T	19	A		PHE	THR	1.61152
USER	2m9e_repx	0	PHEA19V	19	A		PHE	VAL	1.03719
USER	2m9e_repx	0	PHEA19W	19	A		PHE	TRP	0.802174
USER	2m9e_repx	0	PHEA19Y	19	A		PHE	TYR	0.519166
USER	2m9e_repx	0	ASNA20A	20	A		ASN	ALA	-0.206745
USER	2m9e_repx	0	ASNA20C	20	A		ASN	CYS	0.680078
USER	2m9e_repx	0	ASNA20D	20	A		ASN	ASP	1.32434
USER	2m9e_repx	0	ASNA20E	20	A		ASN	GLU	-0.373723
USER	2m9e_repx	0	ASNA20F	20	A		ASN	PHE	6.47415
USER	2m9e_repx	0	ASNA20G	20	A		ASN	GLY	1.0228
USER	2m9e_repx	0	ASNA20H	20	A		ASN	HIS	4.84376
USER	2m9e_repx	0	ASNA20I	20	A		ASN	ILE	4.34086
USER	2m9e_repx	0	ASNA20K	20	A		ASN	LYS	0.273925
USER	2m9e_repx	0	ASNA20L	20	A		ASN	LEU	-0.807849
USER	2m9e_repx	0	ASNA20M	20	A		ASN	MET	-0.297629
USER	2m9e_repx	0	ASNA20P	20	A		ASN	PRO	2.45038
USER	2m9e_repx	0	ASNA20Q	20	A		ASN	GLN	-0.44282
USER	2m9e_repx	0	ASNA20R	20	A		ASN	ARG	-0.205761
USER	2m9e_repx	0	ASNA20S	20	A		ASN	SER	1.0035
USER	2m9e_repx	0	ASNA20T	20	A		ASN	THR	2.43407
USER	2m9e_repx	0	ASNA20V	20	A		ASN	VAL	3.41674
USER	2m9e_repx	0	ASNA20W	20	A		ASN	TRP	5.80937
USER	2m9e_repx	0	ASNA20Y	20	A		ASN	TYR	8.25122
USER	2m9e_repx	0	HISA21A	21	A		HIS	ALA	-0.200111
USER	2m9e_repx	0	HISA21C	21	A		HIS	CYS	0.23001
USER	2m9e_repx	0	HISA21D	21	A		HIS	ASP	-0.404471
USER	2m9e_repx	0	HISA21E	21	A		HIS	GLU	-0.56318
USER	2m9e_repx	0	HISA21F	21	A		HIS	PHE	-0.477627
USER	2m9e_repx	0	HISA21G	21	A		HIS	GLY	0.306724
USER	2m9e_repx	0	HISA21I	21	A		HIS	ILE	-0.937977
USER	2m9e_repx	0	HISA21K	21	A		HIS	LYS	-0.931769
USER	2m9e_repx	0	HISA21L	21	A		HIS	LEU	-1.32972
USER	2m9e_repx	0	HISA21M	21	A		HIS	MET	-0.949673
USER	2m9e_repx	0	HISA21N	21	A		HIS	ASN	-0.0838533
USER	2m9e_repx	0	HISA21P	21	A		HIS	PRO	0.717747
USER	2m9e_repx	0	HISA21Q	21	A		HIS	GLN	-0.561736
USER	2m9e_repx	0	HISA21R	21	A		HIS	ARG	-0.634066
USER	2m9e_repx	0	HISA21S	21	A		HIS	SER	-0.175576
USER	2m9e_repx	0	HISA21T	21	A		HIS	THR	0.280018
USER	2m9e_repx	0	HISA21V	21	A		HIS	VAL	-0.570694
USER	2m9e_repx	0	HISA21W	21	A		HIS	TRP	-0.010588
USER	2m9e_repx	0	HISA21Y	21	A		HIS	TYR	-0.395244
USER	2m9e_repx	0	ILEA22A	22	A		ILE	ALA	0.198651
USER	2m9e_repx	0	ILEA22C	22	A		ILE	CYS	0.147975
USER	2m9e_repx	0	ILEA22D	22	A		ILE	ASP	0.267333
USER	2m9e_repx	0	ILEA22E	22	A		ILE	GLU	0.0635928
USER	2m9e_repx	0	ILEA22F	22	A		ILE	PHE	-0.0192256
USER	2m9e_repx	0	ILEA22G	22	A		ILE	GLY	0.601021
USER	2m9e_repx	0	ILEA22H	22	A		ILE	HIS	0.531151
USER	2m9e_repx	0	ILEA22K	22	A		ILE	LYS	-0.182241
USER	2m9e_repx	0	ILEA22L	22	A		ILE	LEU	-0.489199
USER	2m9e_repx	0	ILEA22M	22	A		ILE	MET	-0.483224
USER	2m9e_repx	0	ILEA22N	22	A		ILE	ASN	0.263411
USER	2m9e_repx	0	ILEA22P	22	A		ILE	PRO	1.3657
USER	2m9e_repx	0	ILEA22Q	22	A		ILE	GLN	-0.0820464
USER	2m9e_repx	0	ILEA22R	22	A		ILE	ARG	0.0281348
USER	2m9e_repx	0	ILEA22S	22	A		ILE	SER	-0.126127
USER	2m9e_repx	0	ILEA22T	22	A		ILE	THR	-0.170809
USER	2m9e_repx	0	ILEA22V	22	A		ILE	VAL	0.627105
USER	2m9e_repx	0	ILEA22W	22	A		ILE	TRP	0.232528
USER	2m9e_repx	0	ILEA22Y	22	A		ILE	TYR	-0.0122701
USER	2m9e_repx	0	THRA23A	23	A		THR	ALA	2.00156
USER	2m9e_repx	0	THRA23C	23	A		THR	CYS	1.91845
USER	2m9e_repx	0	THRA23D	23	A		THR	ASP	1.77334
USER	2m9e_repx	0	THRA23E	23	A		THR	GLU	1.52651
USER	2m9e_repx	0	THRA23F	23	A		THR	PHE	1.25595
USER	2m9e_repx	0	THRA23G	23	A		THR	GLY	3.41979
USER	2m9e_repx	0	THRA23H	23	A		THR	HIS	1.28815
USER	2m9e_repx	0	THRA23I	23	A		THR	ILE	2.02718
USER	2m9e_repx	0	THRA23K	23	A		THR	LYS	1.61329
USER	2m9e_repx	0	THRA23L	23	A		THR	LEU	1.42766
USER	2m9e_repx	0	THRA23M	23	A		THR	MET	1.08919
USER	2m9e_repx	0	THRA23N	23	A		THR	ASN	1.34053
USER	2m9e_repx	0	THRA23P	23	A		THR	PRO	7.05378
USER	2m9e_repx	0	THRA23Q	23	A		THR	GLN	1.27716
USER	2m9e_repx	0	THRA23R	23	A		THR	ARG	0.726329
USER	2m9e_repx	0	THRA23S	23	A		THR	SER	0.157849
USER	2m9e_repx	0	THRA23V	23	A		THR	VAL	2.47211
USER	2m9e_repx	0	THRA23W	23	A		THR	TRP	2.32913
USER	2m9e_repx	0	THRA23Y	23	A		THR	TYR	1.35423
USER	2m9e_repx	0	ASNA24A	24	A		ASN	ALA	1.30648
USER	2m9e_repx	0	ASNA24C	24	A		ASN	CYS	0.954179
USER	2m9e_repx	0	ASNA24D	24	A		ASN	ASP	-0.172126
USER	2m9e_repx	0	ASNA24E	24	A		ASN	GLU	0.47243
USER	2m9e_repx	0	ASNA24F	24	A		ASN	PHE	0.326098
USER	2m9e_repx	0	ASNA24G	24	A		ASN	GLY	0.125244
USER	2m9e_repx	0	ASNA24H	24	A		ASN	HIS	0.668099
USER	2m9e_repx	0	ASNA24I	24	A		ASN	ILE	2.84382
USER	2m9e_repx	0	ASNA24K	24	A		ASN	LYS	-0.19043
USER	2m9e_repx	0	ASNA24L	24	A		ASN	LEU	0.542518
USER	2m9e_repx	0	ASNA24M	24	A		ASN	MET	0.468392
USER	2m9e_repx	0	ASNA24P	24	A		ASN	PRO	4.35753
USER	2m9e_repx	0	ASNA24Q	24	A		ASN	GLN	0.783687
USER	2m9e_repx	0	ASNA24R	24	A		ASN	ARG	0.551162
USER	2m9e_repx	0	ASNA24S	24	A		ASN	SER	0.266978
USER	2m9e_repx	0	ASNA24T	24	A		ASN	THR	1.78249
USER	2m9e_repx	0	ASNA24V	24	A		ASN	VAL	2.20986
USER	2m9e_repx	0	ASNA24W	24	A		ASN	TRP	0.483787
USER	2m9e_repx	0	ASNA24Y	24	A		ASN	TYR	0.271225
USER	2m9e_repx	0	ALAA25C	25	A		ALA	CYS	0.582998
USER	2m9e_repx	0	ALAA25D	25	A		ALA	ASP	0.519154
USER	2m9e_repx	0	ALAA25E	25	A		ALA	GLU	0.213272
USER	2m9e_repx	0	ALAA25F	25	A		ALA	PHE	0.475285
USER	2m9e_repx	0	ALAA25G	25	A		ALA	GLY	0.960493
USER	2m9e_repx	0	ALAA25H	25	A		ALA	HIS	0.582226
USER	2m9e_repx	0	ALAA25I	25	A		ALA	ILE	0.728742
USER	2m9e_repx	0	ALAA25K	25	A		ALA	LYS	0.351939
USER	2m9e_repx	0	ALAA25L	25	A		ALA	LEU	-0.0813846
USER	2m9e_repx	0	ALAA25M	25	A		ALA	MET	-0.269383
USER	2m9e_repx	0	ALAA25N	25	A		ALA	ASN	0.676595
USER	2m9e_repx	0	ALAA25P	25	A		ALA	PRO	5.60262
USER	2m9e_repx	0	ALAA25Q	25	A		ALA	GLN	-0.00579009
USER	2m9e_repx	0	ALAA25R	25	A		ALA	ARG	-0.146481
USER	2m9e_repx	0	ALAA25S	25	A		ALA	SER	0.723588
USER	2m9e_repx	0	ALAA25T	25	A		ALA	THR	0.769491
USER	2m9e_repx	0	ALAA25V	25	A		ALA	VAL	1.25022
USER	2m9e_repx	0	ALAA25W	25	A		ALA	TRP	0.142185
USER	2m9e_repx	0	ALAA25Y	25	A		ALA	TYR	0.371188
USER	2m9e_repx	0	SERA26A	26	A		SER	ALA	-0.437589
USER	2m9e_repx	0	SERA26C	26	A		SER	CYS	-0.702212
USER	2m9e_repx	0	SERA26D	26	A		SER	ASP	-0.338316
USER	2m9e_repx	0	SERA26E	26	A		SER	GLU	-1.66279
USER	2m9e_repx	0	SERA26F	26	A		SER	PHE	0.302798
USER	2m9e_repx	0	SERA26G	26	A		SER	GLY	0.627547
USER	2m9e_repx	0	SERA26H	26	A		SER	HIS	-0.0335467
USER	2m9e_repx	0	SERA26I	26	A		SER	ILE	-1.86912
USER	2m9e_repx	0	SERA26K	26	A		SER	LYS	-1.38965
USER	2m9e_repx	0	SERA26L	26	A		SER	LEU	-1.02289
USER	2m9e_repx	0	SERA26M	26	A		SER	MET	-2.31908
USER	2m9e_repx	0	SERA26N	26	A		SER	ASN	-0.394221
USER	2m9e_repx	0	SERA26P	26	A		SER	PRO	0.837841
USER	2m9e_repx	0	SERA26Q	26	A		SER	GLN	-1.34065
USER	2m9e_repx	0	SERA26R	26	A		SER	ARG	-1.23491
USER	2m9e_repx	0	SERA26T	26	A		SER	THR	-0.43697
USER	2m9e_repx	0	SERA26V	26	A		SER	VAL	-1.28383
USER	2m9e_repx	0	SERA26W	26	A		SER	TRP	-0.0131491
USER	2m9e_repx	0	SERA26Y	26	A		SER	TYR	-0.0598497
USER	2m9e_repx	0	GLNA27A	27	A		GLN	ALA	0.123363
USER	2m9e_repx	0	GLNA27C	27	A		GLN	CYS	-0.418785
USER	2m9e_repx	0	GLNA27D	27	A		GLN	ASP	1.16366
USER	2m9e_repx	0	GLNA27E	27	A		GLN	GLU	0.482949
USER	2m9e_repx	0	GLNA27F	27	A		GLN	PHE	-0.360531
USER	2m9e_repx	0	GLNA27G	27	A		GLN	GLY	0.529518
USER	2m9e_repx	0	GLNA27H	27	A		GLN	HIS	-0.25791
USER	2m9e_repx	0	GLNA27I	27	A		GLN	ILE	-1.13214
USER	2m9e_repx	0	GLNA27K	27	A		GLN	LYS	-0.592642
USER	2m9e_repx	0	GLNA27L	27	A		GLN	LEU	-0.214028
USER	2m9e_repx	0	GLNA27M	27	A		GLN	MET	-1.16322
USER	2m9e_repx	0	GLNA27N	27	A		GLN	ASN	0.115365
USER	2m9e_repx	0	GLNA27P	27	A		GLN	PRO	5.21459
USER	2m9e_repx	0	GLNA27R	27	A		GLN	ARG	-1.24907
USER	2m9e_repx	0	GLNA27S	27	A		GLN	SER	-0.0670095
USER	2m9e_repx	0	GLNA27T	27	A		GLN	THR	0.357958
USER	2m9e_repx	0	GLNA27V	27	A		GLN	VAL	-0.790172
USER	2m9e_repx	0	GLNA27W	27	A		GLN	TRP	0.39882
USER	2m9e_repx	0	GLNA27Y	27	A		GLN	TYR	-0.391678
USER	2m9e_repx	0	PHEA28A	28	A		PHE	ALA	0.979819
USER	2m9e_repx	0	PHEA28C	28	A		PHE	CYS	1.37689
USER	2m9e_repx	0	PHEA28D	28	A		PHE	ASP	1.2161
USER	2m9e_repx	0	PHEA28E	28	A		PHE	GLU	0.830341
USER	2m9e_repx	0	PHEA28G	28	A		PHE	GLY	1.1569
USER	2m9e_repx	0	PHEA28H	28	A		PHE	HIS	0.681113
USER	2m9e_repx	0	PHEA28I	28	A		PHE	ILE	0.774392
USER	2m9e_repx	0	PHEA28K	28	A		PHE	LYS	0.23762
USER	2m9e_repx	0	PHEA28L	28	A		PHE	LEU	0.129252
USER	2m9e_repx	0	PHEA28M	28	A		PHE	MET	-0.118868
USER	2m9e_repx	0	PHEA28N	28	A		PHE	ASN	0.889161
USER	2m9e_repx	0	PHEA28P	28	A		PHE	PRO	0.419547
USER	2m9e_repx	0	PHEA28Q	28	A		PHE	GLN	0.765208
USER	2m9e_repx	0	PHEA28R	28	A		PHE	ARG	0.377633
USER	2m9e_repx	0	PHEA28S	28	A		PHE	SER	0.913658
USER	2m9e_repx	0	PHEA28T	28	A		PHE	THR	1.31634
USER	2m9e_repx	0	PHEA28V	28	A		PHE	VAL	1.25649
USER	2m9e_repx	0	PHEA28W	28	A		PHE	TRP	-0.439666
USER	2m9e_repx	0	PHEA28Y	28	A		PHE	TYR	0.148188
USER	2m9e_repx	0	GLUA29A	29	A		GLU	ALA	0.591812
USER	2m9e_repx	0	GLUA29C	29	A		GLU	CYS	0.483001
USER	2m9e_repx	0	GLUA29D	29	A		GLU	ASP	-0.0734186
USER	2m9e_repx	0	GLUA29F	29	A		GLU	PHE	0.504318
USER	2m9e_repx	0	GLUA29G	29	A		GLU	GLY	0.376282
USER	2m9e_repx	0	GLUA29H	29	A		GLU	HIS	0.6532
USER	2m9e_repx	0	GLUA29I	29	A		GLU	ILE	0.741835
USER	2m9e_repx	0	GLUA29K	29	A		GLU	LYS	0.484819
USER	2m9e_repx	0	GLUA29L	29	A		GLU	LEU	0.291378
USER	2m9e_repx	0	GLUA29M	29	A		GLU	MET	0.294064
USER	2m9e_repx	0	GLUA29N	29	A		GLU	ASN	-0.0186723
USER	2m9e_repx	0	GLUA29P	29	A		GLU	PRO	0.368771
USER	2m9e_repx	0	GLUA29Q	29	A		GLU	GLN	-0.0848943
USER	2m9e_repx	0	GLUA29R	29	A		GLU	ARG	0.370481
USER	2m9e_repx	0	GLUA29S	29	A		GLU	SER	0.417007
USER	2m9e_repx	0	GLUA29T	29	A		GLU	THR	0.625973
USER	2m9e_repx	0	GLUA29V	29	A		GLU	VAL	0.67886
USER	2m9e_repx	0	GLUA29W	29	A		GLU	TRP	0.340059
USER	2m9e_repx	0	GLUA29Y	29	A		GLU	TYR	0.489105
USER	2m9e_repx	0	ARGA30A	30	A		ARG	ALA	0.162778
USER	2m9e_repx	0	ARGA30C	30	A		ARG	CYS	0.263723
USER	2m9e_repx	0	ARGA30D	30	A		ARG	ASP	0.577536
USER	2m9e_repx	0	ARGA30E	30	A		ARG	GLU	0.426863
USER	2m9e_repx	0	ARGA30F	30	A		ARG	PHE	0.798802
USER	2m9e_repx	0	ARGA30G	30	A		ARG	GLY	0.287977
USER	2m9e_repx	0	ARGA30H	30	A		ARG	HIS	0.698036
USER	2m9e_repx	0	ARGA30I	30	A		ARG	ILE	1.47734
USER	2m9e_repx	0	ARGA30K	30	A		ARG	LYS	0.54699
USER	2m9e_repx	0	ARGA30L	30	A		ARG	LEU	0.894684
USER	2m9e_repx	0	ARGA30M	30	A		ARG	MET	0.935455
USER	2m9e_repx	0	ARGA30N	30	A		ARG	ASN	0.39477
USER	2m9e_repx	0	ARGA30P	30	A		ARG	PRO	-0.976768
USER	2m9e_repx	0	ARGA30Q	30	A		ARG	GLN	0.639006
USER	2m9e_repx	0	ARGA30S	30	A		ARG	SER	0.734924
USER	2m9e_repx	0	ARGA30T	30	A		ARG	THR	1.44338
USER	2m9e_repx	0	ARGA30V	30	A		ARG	VAL	2.02378
USER	2m9e_repx	0	ARGA30W	30	A		ARG	TRP	0.54254
USER	2m9e_repx	0	ARGA30Y	30	A		ARG	TYR	0.542093
USER	2m9e_repx	0	PROA31A	31	A		PRO	ALA	1.98819
USER	2m9e_repx	0	PROA31C	31	A		PRO	CYS	2.28575
USER	2m9e_repx	0	PROA31D	31	A		PRO	ASP	3.3397
USER	2m9e_repx	0	PROA31E	31	A		PRO	GLU	3.00575
USER	2m9e_repx	0	PROA31F	31	A		PRO	PHE	1.3361
USER	2m9e_repx	0	PROA31G	31	A		PRO	GLY	3.63025
USER	2m9e_repx	0	PROA31H	31	A		PRO	HIS	2.09669
USER	2m9e_repx	0	PROA31I	31	A		PRO	ILE	4.3981
USER	2m9e_repx	0	PROA31K	31	A		PRO	LYS	1.69634
USER	2m9e_repx	0	PROA31L	31	A		PRO	LEU	1.59629
USER	2m9e_repx	0	PROA31M	31	A		PRO	MET	1.21251
USER	2m9e_repx	0	PROA31N	31	A		PRO	ASN	2.07794
USER	2m9e_repx	0	PROA31Q	31	A		PRO	GLN	2.0114
USER	2m9e_repx	0	PROA31R	31	A		PRO	ARG	1.89683
USER	2m9e_repx	0	PROA31S	31	A		PRO	SER	3.09248
USER	2m9e_repx	0	PROA31T	31	A		PRO	THR	3.98837
USER	2m9e_repx	0	PROA31V	31	A		PRO	VAL	2.59603
USER	2m9e_repx	0	PROA31W	31	A		PRO	TRP	1.0697
USER	2m9e_repx	0	PROA31Y	31	A		PRO	TYR	2.48387
USER	2m9e_repx	0	SERA32A	32	A		SER	ALA	-0.14622
USER	2m9e_repx	0	SERA32C	32	A		SER	CYS	-0.171272
USER	2m9e_repx	0	SERA32D	32	A		SER	ASP	-0.330889
USER	2m9e_repx	0	SERA32E	32	A		SER	GLU	-0.42982
USER	2m9e_repx	0	SERA32F	32	A		SER	PHE	-0.713955
USER	2m9e_repx	0	SERA32G	32	A		SER	GLY	-0.318106
USER	2m9e_repx	0	SERA32H	32	A		SER	HIS	-0.555876
USER	2m9e_repx	0	SERA32I	32	A		SER	ILE	1.82898
USER	2m9e_repx	0	SERA32K	32	A		SER	LYS	-0.886255
USER	2m9e_repx	0	SERA32L	32	A		SER	LEU	-0.497959
USER	2m9e_repx	0	SERA32M	32	A		SER	MET	0.792764
USER	2m9e_repx	0	SERA32N	32	A		SER	ASN	-0.681748
USER	2m9e_repx	0	SERA32P	32	A		SER	PRO	3.38737
USER	2m9e_repx	0	SERA32Q	32	A		SER	GLN	-0.537499
USER	2m9e_repx	0	SERA32R	32	A		SER	ARG	-0.674856
USER	2m9e_repx	0	SERA32T	32	A		SER	THR	2.12339
USER	2m9e_repx	0	SERA32V	32	A		SER	VAL	1.11742
USER	2m9e_repx	0	SERA32W	32	A		SER	TRP	0.901676
USER	2m9e_repx	0	SERA32Y	32	A		SER	TYR	-0.608248
USER	2m9e_repx	0	GLYA33A	33	A		GLY	ALA	2.31593
USER	2m9e_repx	0	GLYA33C	33	A		GLY	CYS	3.06516
USER	2m9e_repx	0	GLYA33D	33	A		GLY	ASP	3.0295
USER	2m9e_repx	0	GLYA33E	33	A		GLY	GLU	2.20072
USER	2m9e_repx	0	GLYA33F	33	A		GLY	PHE	0.173503
USER	2m9e_repx	0	GLYA33H	33	A		GLY	HIS	2.22242
USER	2m9e_repx	0	GLYA33I	33	A		GLY	ILE	4.4074
USER	2m9e_repx	0	GLYA33K	33	A		GLY	LYS	3.30097
USER	2m9e_repx	0	GLYA33L	33	A		GLY	LEU	2.53209
USER	2m9e_repx	0	GLYA33M	33	A		GLY	MET	1.85414
USER	2m9e_repx	0	GLYA33N	33	A		GLY	ASN	2.06629
USER	2m9e_repx	0	GLYA33P	33	A		GLY	PRO	8.39376
USER	2m9e_repx	0	GLYA33Q	33	A		GLY	GLN	2.40838
USER	2m9e_repx	0	GLYA33R	33	A		GLY	ARG	3.64468
USER	2m9e_repx	0	GLYA33S	33	A		GLY	SER	3.01195
USER	2m9e_repx	0	GLYA33T	33	A		GLY	THR	4.16418
USER	2m9e_repx	0	GLYA33V	33	A		GLY	VAL	4.14964
USER	2m9e_repx	0	GLYA33W	33	A		GLY	TRP	2.45919
USER	2m9e_repx	0	GLYA33Y	33	A		GLY	TYR	1.34029
