## Supplementary material for "Validating folding energy estimates as a method for variant interpretation": pin1_2m9f_ddg_background.csv

source	pdb	score	pdb_mut	pdb_rid	pdb_chain	gene_no	mut_from	mut_to	ddg
USER	2m9f_repx	0	LYSA1A	1	A		LYS	ALA	-0.348006
USER	2m9f_repx	0	LYSA1C	1	A		LYS	CYS	0.38683
USER	2m9f_repx	0	LYSA1D	1	A		LYS	ASP	0.243526
USER	2m9f_repx	0	LYSA1E	1	A		LYS	GLU	0.366435
USER	2m9f_repx	0	LYSA1F	1	A		LYS	PHE	-0.308556
USER	2m9f_repx	0	LYSA1G	1	A		LYS	GLY	-0.459122
USER	2m9f_repx	0	LYSA1H	1	A		LYS	HIS	-0.146799
USER	2m9f_repx	0	LYSA1I	1	A		LYS	ILE	0.485025
USER	2m9f_repx	0	LYSA1L	1	A		LYS	LEU	0.236747
USER	2m9f_repx	0	LYSA1M	1	A		LYS	MET	-0.0535505
USER	2m9f_repx	0	LYSA1N	1	A		LYS	ASN	-0.721316
USER	2m9f_repx	0	LYSA1P	1	A		LYS	PRO	0.634669
USER	2m9f_repx	0	LYSA1Q	1	A		LYS	GLN	0.0252789
USER	2m9f_repx	0	LYSA1R	1	A		LYS	ARG	-0.378313
USER	2m9f_repx	0	LYSA1S	1	A		LYS	SER	-0.959508
USER	2m9f_repx	0	LYSA1T	1	A		LYS	THR	-1.10815
USER	2m9f_repx	0	LYSA1V	1	A		LYS	VAL	0.568247
USER	2m9f_repx	0	LYSA1W	1	A		LYS	TRP	-1.05492
USER	2m9f_repx	0	LYSA1Y	1	A		LYS	TYR	-0.167704
USER	2m9f_repx	0	LEUA2A	2	A		LEU	ALA	2.19893
USER	2m9f_repx	0	LEUA2C	2	A		LEU	CYS	1.7708
USER	2m9f_repx	0	LEUA2D	2	A		LEU	ASP	3.64836
USER	2m9f_repx	0	LEUA2E	2	A		LEU	GLU	3.74099
USER	2m9f_repx	0	LEUA2F	2	A		LEU	PHE	5.93169
USER	2m9f_repx	0	LEUA2G	2	A		LEU	GLY	2.01384
USER	2m9f_repx	0	LEUA2H	2	A		LEU	HIS	4.27232
USER	2m9f_repx	0	LEUA2I	2	A		LEU	ILE	2.18218
USER	2m9f_repx	0	LEUA2K	2	A		LEU	LYS	1.3324
USER	2m9f_repx	0	LEUA2M	2	A		LEU	MET	0.272764
USER	2m9f_repx	0	LEUA2N	2	A		LEU	ASN	2.33908
USER	2m9f_repx	0	LEUA2P	2	A		LEU	PRO	5.5762
USER	2m9f_repx	0	LEUA2Q	2	A		LEU	GLN	3.09192
USER	2m9f_repx	0	LEUA2R	2	A		LEU	ARG	1.19095
USER	2m9f_repx	0	LEUA2S	2	A		LEU	SER	2.38999
USER	2m9f_repx	0	LEUA2T	2	A		LEU	THR	3.23397
USER	2m9f_repx	0	LEUA2V	2	A		LEU	VAL	3.02923
USER	2m9f_repx	0	LEUA2W	2	A		LEU	TRP	5.12405
USER	2m9f_repx	0	LEUA2Y	2	A		LEU	TYR	6.31611
USER	2m9f_repx	0	PROA3A	3	A		PRO	ALA	2.41832
USER	2m9f_repx	0	PROA3C	3	A		PRO	CYS	2.80536
USER	2m9f_repx	0	PROA3D	3	A		PRO	ASP	2.50046
USER	2m9f_repx	0	PROA3E	3	A		PRO	GLU	2.63082
USER	2m9f_repx	0	PROA3F	3	A		PRO	PHE	2.2653
USER	2m9f_repx	0	PROA3G	3	A		PRO	GLY	2.55119
USER	2m9f_repx	0	PROA3H	3	A		PRO	HIS	2.68468
USER	2m9f_repx	0	PROA3I	3	A		PRO	ILE	3.76073
USER	2m9f_repx	0	PROA3K	3	A		PRO	LYS	2.19884
USER	2m9f_repx	0	PROA3L	3	A		PRO	LEU	2.15376
USER	2m9f_repx	0	PROA3M	3	A		PRO	MET	1.93724
USER	2m9f_repx	0	PROA3N	3	A		PRO	ASN	2.47063
USER	2m9f_repx	0	PROA3Q	3	A		PRO	GLN	2.32612
USER	2m9f_repx	0	PROA3R	3	A		PRO	ARG	2.2853
USER	2m9f_repx	0	PROA3S	3	A		PRO	SER	2.31819
USER	2m9f_repx	0	PROA3T	3	A		PRO	THR	4.28065
USER	2m9f_repx	0	PROA3V	3	A		PRO	VAL	3.86591
USER	2m9f_repx	0	PROA3W	3	A		PRO	TRP	1.80599
USER	2m9f_repx	0	PROA3Y	3	A		PRO	TYR	2.28665
USER	2m9f_repx	0	PROA4A	4	A		PRO	ALA	1.87304
USER	2m9f_repx	0	PROA4C	4	A		PRO	CYS	2.31149
USER	2m9f_repx	0	PROA4D	4	A		PRO	ASP	1.9169
USER	2m9f_repx	0	PROA4E	4	A		PRO	GLU	1.18588
USER	2m9f_repx	0	PROA4F	4	A		PRO	PHE	1.55762
USER	2m9f_repx	0	PROA4G	4	A		PRO	GLY	2.53647
USER	2m9f_repx	0	PROA4H	4	A		PRO	HIS	1.96943
USER	2m9f_repx	0	PROA4I	4	A		PRO	ILE	1.99374
USER	2m9f_repx	0	PROA4K	4	A		PRO	LYS	1.63744
USER	2m9f_repx	0	PROA4L	4	A		PRO	LEU	1.75971
USER	2m9f_repx	0	PROA4M	4	A		PRO	MET	1.9257
USER	2m9f_repx	0	PROA4N	4	A		PRO	ASN	2.09589
USER	2m9f_repx	0	PROA4Q	4	A		PRO	GLN	1.50604
USER	2m9f_repx	0	PROA4R	4	A		PRO	ARG	1.94999
USER	2m9f_repx	0	PROA4S	4	A		PRO	SER	2.03326
USER	2m9f_repx	0	PROA4T	4	A		PRO	THR	2.06964
USER	2m9f_repx	0	PROA4V	4	A		PRO	VAL	2.00639
USER	2m9f_repx	0	PROA4W	4	A		PRO	TRP	1.28361
USER	2m9f_repx	0	PROA4Y	4	A		PRO	TYR	1.60931
USER	2m9f_repx	0	GLYA5A	5	A		GLY	ALA	4.22069
USER	2m9f_repx	0	GLYA5C	5	A		GLY	CYS	4.35058
USER	2m9f_repx	0	GLYA5D	5	A		GLY	ASP	5.73072
USER	2m9f_repx	0	GLYA5E	5	A		GLY	GLU	6.09823
USER	2m9f_repx	0	GLYA5F	5	A		GLY	PHE	4.67704
USER	2m9f_repx	0	GLYA5H	5	A		GLY	HIS	6.06429
USER	2m9f_repx	0	GLYA5I	5	A		GLY	ILE	8.74958
USER	2m9f_repx	0	GLYA5K	5	A		GLY	LYS	5.3173
USER	2m9f_repx	0	GLYA5L	5	A		GLY	LEU	6.39637
USER	2m9f_repx	0	GLYA5M	5	A		GLY	MET	4.38233
USER	2m9f_repx	0	GLYA5N	5	A		GLY	ASN	5.0298
USER	2m9f_repx	0	GLYA5P	5	A		GLY	PRO	6.65169
USER	2m9f_repx	0	GLYA5Q	5	A		GLY	GLN	5.77291
USER	2m9f_repx	0	GLYA5R	5	A		GLY	ARG	5.51591
USER	2m9f_repx	0	GLYA5S	5	A		GLY	SER	6.18273
USER	2m9f_repx	0	GLYA5T	5	A		GLY	THR	10.4399
USER	2m9f_repx	0	GLYA5V	5	A		GLY	VAL	7.64075
USER	2m9f_repx	0	GLYA5W	5	A		GLY	TRP	4.74632
USER	2m9f_repx	0	GLYA5Y	5	A		GLY	TYR	5.06699
USER	2m9f_repx	0	TRPA6A	6	A		TRP	ALA	1.89095
USER	2m9f_repx	0	TRPA6C	6	A		TRP	CYS	1.90007
USER	2m9f_repx	0	TRPA6D	6	A		TRP	ASP	1.93224
USER	2m9f_repx	0	TRPA6E	6	A		TRP	GLU	1.92192
USER	2m9f_repx	0	TRPA6F	6	A		TRP	PHE	-0.888864
USER	2m9f_repx	0	TRPA6G	6	A		TRP	GLY	4.0522
USER	2m9f_repx	0	TRPA6H	6	A		TRP	HIS	2.54466
USER	2m9f_repx	0	TRPA6I	6	A		TRP	ILE	0.538187
USER	2m9f_repx	0	TRPA6K	6	A		TRP	LYS	1.71148
USER	2m9f_repx	0	TRPA6L	6	A		TRP	LEU	0.0721092
USER	2m9f_repx	0	TRPA6M	6	A		TRP	MET	0.10125
USER	2m9f_repx	0	TRPA6N	6	A		TRP	ASN	1.80623
USER	2m9f_repx	0	TRPA6P	6	A		TRP	PRO	6.12279
USER	2m9f_repx	0	TRPA6Q	6	A		TRP	GLN	2.63994
USER	2m9f_repx	0	TRPA6R	6	A		TRP	ARG	2.44011
USER	2m9f_repx	0	TRPA6S	6	A		TRP	SER	3.02602
USER	2m9f_repx	0	TRPA6T	6	A		TRP	THR	2.28794
USER	2m9f_repx	0	TRPA6V	6	A		TRP	VAL	1.07338
USER	2m9f_repx	0	TRPA6Y	6	A		TRP	TYR	0.571098
USER	2m9f_repx	0	GLUA7A	7	A		GLU	ALA	0.819419
USER	2m9f_repx	0	GLUA7C	7	A		GLU	CYS	0.478825
USER	2m9f_repx	0	GLUA7D	7	A		GLU	ASP	-0.136432
USER	2m9f_repx	0	GLUA7F	7	A		GLU	PHE	0.377457
USER	2m9f_repx	0	GLUA7G	7	A		GLU	GLY	1.14127
USER	2m9f_repx	0	GLUA7H	7	A		GLU	HIS	0.25119
USER	2m9f_repx	0	GLUA7I	7	A		GLU	ILE	1.63056
USER	2m9f_repx	0	GLUA7K	7	A		GLU	LYS	0.283039
USER	2m9f_repx	0	GLUA7L	7	A		GLU	LEU	0.93885
USER	2m9f_repx	0	GLUA7M	7	A		GLU	MET	0.633867
USER	2m9f_repx	0	GLUA7N	7	A		GLU	ASN	0.428884
USER	2m9f_repx	0	GLUA7P	7	A		GLU	PRO	5.52289
USER	2m9f_repx	0	GLUA7Q	7	A		GLU	GLN	0.0644751
USER	2m9f_repx	0	GLUA7R	7	A		GLU	ARG	-0.331116
USER	2m9f_repx	0	GLUA7S	7	A		GLU	SER	0.24574
USER	2m9f_repx	0	GLUA7T	7	A		GLU	THR	1.43553
USER	2m9f_repx	0	GLUA7V	7	A		GLU	VAL	1.71506
USER	2m9f_repx	0	GLUA7W	7	A		GLU	TRP	0.596515
USER	2m9f_repx	0	GLUA7Y	7	A		GLU	TYR	0.483208
USER	2m9f_repx	0	LYSA8A	8	A		LYS	ALA	0.0235586
USER	2m9f_repx	0	LYSA8C	8	A		LYS	CYS	0.605333
USER	2m9f_repx	0	LYSA8D	8	A		LYS	ASP	1.59641
USER	2m9f_repx	0	LYSA8E	8	A		LYS	GLU	0.515329
USER	2m9f_repx	0	LYSA8F	8	A		LYS	PHE	-0.64132
USER	2m9f_repx	0	LYSA8G	8	A		LYS	GLY	0.895154
USER	2m9f_repx	0	LYSA8H	8	A		LYS	HIS	0.686247
USER	2m9f_repx	0	LYSA8I	8	A		LYS	ILE	0.200381
USER	2m9f_repx	0	LYSA8L	8	A		LYS	LEU	-0.130125
USER	2m9f_repx	0	LYSA8M	8	A		LYS	MET	-0.75006
USER	2m9f_repx	0	LYSA8N	8	A		LYS	ASN	1.03682
USER	2m9f_repx	0	LYSA8P	8	A		LYS	PRO	-0.703658
USER	2m9f_repx	0	LYSA8Q	8	A		LYS	GLN	-0.237784
USER	2m9f_repx	0	LYSA8R	8	A		LYS	ARG	0.200603
USER	2m9f_repx	0	LYSA8S	8	A		LYS	SER	0.947084
USER	2m9f_repx	0	LYSA8T	8	A		LYS	THR	1.27253
USER	2m9f_repx	0	LYSA8V	8	A		LYS	VAL	0.370871
USER	2m9f_repx	0	LYSA8W	8	A		LYS	TRP	0.524203
USER	2m9f_repx	0	LYSA8Y	8	A		LYS	TYR	-0.456425
USER	2m9f_repx	0	ARGA9A	9	A		ARG	ALA	1.67798
USER	2m9f_repx	0	ARGA9C	9	A		ARG	CYS	0.607156
USER	2m9f_repx	0	ARGA9D	9	A		ARG	ASP	0.906883
USER	2m9f_repx	0	ARGA9E	9	A		ARG	GLU	1.54869
USER	2m9f_repx	0	ARGA9F	9	A		ARG	PHE	0.240664
USER	2m9f_repx	0	ARGA9G	9	A		ARG	GLY	1.12446
USER	2m9f_repx	0	ARGA9H	9	A		ARG	HIS	0.549566
USER	2m9f_repx	0	ARGA9I	9	A		ARG	ILE	1.58955
USER	2m9f_repx	0	ARGA9K	9	A		ARG	LYS	-0.108203
USER	2m9f_repx	0	ARGA9L	9	A		ARG	LEU	0.484119
USER	2m9f_repx	0	ARGA9M	9	A		ARG	MET	0.315621
USER	2m9f_repx	0	ARGA9N	9	A		ARG	ASN	0.284652
USER	2m9f_repx	0	ARGA9P	9	A		ARG	PRO	5.19483
USER	2m9f_repx	0	ARGA9Q	9	A		ARG	GLN	0.270245
USER	2m9f_repx	0	ARGA9S	9	A		ARG	SER	1.30552
USER	2m9f_repx	0	ARGA9T	9	A		ARG	THR	3.13963
USER	2m9f_repx	0	ARGA9V	9	A		ARG	VAL	2.6657
USER	2m9f_repx	0	ARGA9W	9	A		ARG	TRP	1.64485
USER	2m9f_repx	0	ARGA9Y	9	A		ARG	TYR	0.469025
USER	2m9f_repx	0	META10A	10	A		MET	ALA	0.894787
USER	2m9f_repx	0	META10C	10	A		MET	CYS	0.737161
USER	2m9f_repx	0	META10D	10	A		MET	ASP	1.16654
USER	2m9f_repx	0	META10E	10	A		MET	GLU	0.838272
USER	2m9f_repx	0	META10F	10	A		MET	PHE	0.893719
USER	2m9f_repx	0	META10G	10	A		MET	GLY	1.2863
USER	2m9f_repx	0	META10H	10	A		MET	HIS	1.12501
USER	2m9f_repx	0	META10I	10	A		MET	ILE	0.310892
USER	2m9f_repx	0	META10K	10	A		MET	LYS	0.207786
USER	2m9f_repx	0	META10L	10	A		MET	LEU	0.495175
USER	2m9f_repx	0	META10N	10	A		MET	ASN	1.32004
USER	2m9f_repx	0	META10P	10	A		MET	PRO	1.58839
USER	2m9f_repx	0	META10Q	10	A		MET	GLN	0.655046
USER	2m9f_repx	0	META10R	10	A		MET	ARG	0.684236
USER	2m9f_repx	0	META10S	10	A		MET	SER	0.265667
USER	2m9f_repx	0	META10T	10	A		MET	THR	0.0484008
USER	2m9f_repx	0	META10V	10	A		MET	VAL	0.650172
USER	2m9f_repx	0	META10W	10	A		MET	TRP	0.980733
USER	2m9f_repx	0	META10Y	10	A		MET	TYR	0.858777
USER	2m9f_repx	0	PHEA11A	11	A		PHE	ALA	1.31468
USER	2m9f_repx	0	PHEA11C	11	A		PHE	CYS	1.33049
USER	2m9f_repx	0	PHEA11D	11	A		PHE	ASP	1.36578
USER	2m9f_repx	0	PHEA11E	11	A		PHE	GLU	0.583437
USER	2m9f_repx	0	PHEA11G	11	A		PHE	GLY	2.22747
USER	2m9f_repx	0	PHEA11H	11	A		PHE	HIS	1.24979
USER	2m9f_repx	0	PHEA11I	11	A		PHE	ILE	0.340342
USER	2m9f_repx	0	PHEA11K	11	A		PHE	LYS	0.403359
USER	2m9f_repx	0	PHEA11L	11	A		PHE	LEU	0.16624
USER	2m9f_repx	0	PHEA11M	11	A		PHE	MET	-0.288517
USER	2m9f_repx	0	PHEA11N	11	A		PHE	ASN	1.50059
USER	2m9f_repx	0	PHEA11P	11	A		PHE	PRO	3.21572
USER	2m9f_repx	0	PHEA11Q	11	A		PHE	GLN	0.889109
USER	2m9f_repx	0	PHEA11R	11	A		PHE	ARG	0.748154
USER	2m9f_repx	0	PHEA11S	11	A		PHE	SER	1.87512
USER	2m9f_repx	0	PHEA11T	11	A		PHE	THR	1.76168
USER	2m9f_repx	0	PHEA11V	11	A		PHE	VAL	1.29233
USER	2m9f_repx	0	PHEA11W	11	A		PHE	TRP	0.18859
USER	2m9f_repx	0	PHEA11Y	11	A		PHE	TYR	0.328384
USER	2m9f_repx	0	ALAA12C	12	A		ALA	CYS	0.2728
USER	2m9f_repx	0	ALAA12D	12	A		ALA	ASP	0.095481
USER	2m9f_repx	0	ALAA12E	12	A		ALA	GLU	-0.00406986
USER	2m9f_repx	0	ALAA12F	12	A		ALA	PHE	-0.00114488
USER	2m9f_repx	0	ALAA12G	12	A		ALA	GLY	0.16873
USER	2m9f_repx	0	ALAA12H	12	A		ALA	HIS	0.414811
USER	2m9f_repx	0	ALAA12I	12	A		ALA	ILE	0.292298
USER	2m9f_repx	0	ALAA12K	12	A		ALA	LYS	0.0728745
USER	2m9f_repx	0	ALAA12L	12	A		ALA	LEU	0.00714855
USER	2m9f_repx	0	ALAA12M	12	A		ALA	MET	0.0143394
USER	2m9f_repx	0	ALAA12N	12	A		ALA	ASN	0.219432
USER	2m9f_repx	0	ALAA12P	12	A		ALA	PRO	-0.939845
USER	2m9f_repx	0	ALAA12Q	12	A		ALA	GLN	0.118814
USER	2m9f_repx	0	ALAA12R	12	A		ALA	ARG	0.0850299
USER	2m9f_repx	0	ALAA12S	12	A		ALA	SER	0.222194
USER	2m9f_repx	0	ALAA12T	12	A		ALA	THR	0.214287
USER	2m9f_repx	0	ALAA12V	12	A		ALA	VAL	0.238307
USER	2m9f_repx	0	ALAA12W	12	A		ALA	TRP	0.105619
USER	2m9f_repx	0	ALAA12Y	12	A		ALA	TYR	0.0134013
USER	2m9f_repx	0	ASNA13A	13	A		ASN	ALA	0.0202022
USER	2m9f_repx	0	ASNA13C	13	A		ASN	CYS	0.0966906
USER	2m9f_repx	0	ASNA13D	13	A		ASN	ASP	-0.0777983
USER	2m9f_repx	0	ASNA13E	13	A		ASN	GLU	-0.357831
USER	2m9f_repx	0	ASNA13F	13	A		ASN	PHE	-1.19134
USER	2m9f_repx	0	ASNA13G	13	A		ASN	GLY	0.0918935
USER	2m9f_repx	0	ASNA13H	13	A		ASN	HIS	-0.103553
USER	2m9f_repx	0	ASNA13I	13	A		ASN	ILE	-0.425357
USER	2m9f_repx	0	ASNA13K	13	A		ASN	LYS	-0.485056
USER	2m9f_repx	0	ASNA13L	13	A		ASN	LEU	-0.563265
USER	2m9f_repx	0	ASNA13M	13	A		ASN	MET	-1.07584
USER	2m9f_repx	0	ASNA13P	13	A		ASN	PRO	0.0227176
USER	2m9f_repx	0	ASNA13Q	13	A		ASN	GLN	-0.284335
USER	2m9f_repx	0	ASNA13R	13	A		ASN	ARG	-0.424709
USER	2m9f_repx	0	ASNA13S	13	A		ASN	SER	0.0491066
USER	2m9f_repx	0	ASNA13T	13	A		ASN	THR	0.336667
USER	2m9f_repx	0	ASNA13V	13	A		ASN	VAL	0.0823319
USER	2m9f_repx	0	ASNA13W	13	A		ASN	TRP	-1.4756
USER	2m9f_repx	0	ASNA13Y	13	A		ASN	TYR	-1.12702
USER	2m9f_repx	0	GLYA14A	14	A		GLY	ALA	1.97485
USER	2m9f_repx	0	GLYA14C	14	A		GLY	CYS	1.99857
USER	2m9f_repx	0	GLYA14D	14	A		GLY	ASP	1.99695
USER	2m9f_repx	0	GLYA14E	14	A		GLY	GLU	1.90647
USER	2m9f_repx	0	GLYA14F	14	A		GLY	PHE	1.5618
USER	2m9f_repx	0	GLYA14H	14	A		GLY	HIS	1.93571
USER	2m9f_repx	0	GLYA14I	14	A		GLY	ILE	2.82803
USER	2m9f_repx	0	GLYA14K	14	A		GLY	LYS	1.77649
USER	2m9f_repx	0	GLYA14L	14	A		GLY	LEU	1.50686
USER	2m9f_repx	0	GLYA14M	14	A		GLY	MET	1.68416
USER	2m9f_repx	0	GLYA14N	14	A		GLY	ASN	2.16018
USER	2m9f_repx	0	GLYA14P	14	A		GLY	PRO	6.50907
USER	2m9f_repx	0	GLYA14Q	14	A		GLY	GLN	1.9552
USER	2m9f_repx	0	GLYA14R	14	A		GLY	ARG	1.75902
USER	2m9f_repx	0	GLYA14S	14	A		GLY	SER	2.14585
USER	2m9f_repx	0	GLYA14T	14	A		GLY	THR	2.9426
USER	2m9f_repx	0	GLYA14V	14	A		GLY	VAL	3.0558
USER	2m9f_repx	0	GLYA14W	14	A		GLY	TRP	1.57508
USER	2m9f_repx	0	GLYA14Y	14	A		GLY	TYR	1.7186
USER	2m9f_repx	0	THRA15A	15	A		THR	ALA	1.10823
USER	2m9f_repx	0	THRA15C	15	A		THR	CYS	1.07203
USER	2m9f_repx	0	THRA15D	15	A		THR	ASP	1.507
USER	2m9f_repx	0	THRA15E	15	A		THR	GLU	0.818946
USER	2m9f_repx	0	THRA15F	15	A		THR	PHE	0.575996
USER	2m9f_repx	0	THRA15G	15	A		THR	GLY	1.75697
USER	2m9f_repx	0	THRA15H	15	A		THR	HIS	0.814459
USER	2m9f_repx	0	THRA15I	15	A		THR	ILE	1.36136
USER	2m9f_repx	0	THRA15K	15	A		THR	LYS	0.16734
USER	2m9f_repx	0	THRA15L	15	A		THR	LEU	0.370824
USER	2m9f_repx	0	THRA15M	15	A		THR	MET	0.0273888
USER	2m9f_repx	0	THRA15N	15	A		THR	ASN	1.05094
USER	2m9f_repx	0	THRA15P	15	A		THR	PRO	3.83492
USER	2m9f_repx	0	THRA15Q	15	A		THR	GLN	0.363176
USER	2m9f_repx	0	THRA15R	15	A		THR	ARG	0.419806
USER	2m9f_repx	0	THRA15S	15	A		THR	SER	0.279855
USER	2m9f_repx	0	THRA15V	15	A		THR	VAL	1.79577
USER	2m9f_repx	0	THRA15W	15	A		THR	TRP	0.793226
USER	2m9f_repx	0	THRA15Y	15	A		THR	TYR	0.536614
USER	2m9f_repx	0	VALA16A	16	A		VAL	ALA	0.452954
USER	2m9f_repx	0	VALA16C	16	A		VAL	CYS	0.199206
USER	2m9f_repx	0	VALA16D	16	A		VAL	ASP	1.08171
USER	2m9f_repx	0	VALA16E	16	A		VAL	GLU	0.221575
USER	2m9f_repx	0	VALA16F	16	A		VAL	PHE	-0.095358
USER	2m9f_repx	0	VALA16G	16	A		VAL	GLY	1.35215
USER	2m9f_repx	0	VALA16H	16	A		VAL	HIS	1.28823
USER	2m9f_repx	0	VALA16I	16	A		VAL	ILE	-0.453645
USER	2m9f_repx	0	VALA16K	16	A		VAL	LYS	-0.281882
USER	2m9f_repx	0	VALA16L	16	A		VAL	LEU	-0.285745
USER	2m9f_repx	0	VALA16M	16	A		VAL	MET	-0.0851311
USER	2m9f_repx	0	VALA16N	16	A		VAL	ASN	-0.0952348
USER	2m9f_repx	0	VALA16P	16	A		VAL	PRO	-0.387215
USER	2m9f_repx	0	VALA16Q	16	A		VAL	GLN	0.32963
USER	2m9f_repx	0	VALA16R	16	A		VAL	ARG	0.29405
USER	2m9f_repx	0	VALA16S	16	A		VAL	SER	0.661924
USER	2m9f_repx	0	VALA16T	16	A		VAL	THR	0.590715
USER	2m9f_repx	0	VALA16W	16	A		VAL	TRP	0.0853307
USER	2m9f_repx	0	VALA16Y	16	A		VAL	TYR	0.467066
USER	2m9f_repx	0	TYRA17A	17	A		TYR	ALA	0.740651
USER	2m9f_repx	0	TYRA17C	17	A		TYR	CYS	1.82415
USER	2m9f_repx	0	TYRA17D	17	A		TYR	ASP	3.73039
USER	2m9f_repx	0	TYRA17E	17	A		TYR	GLU	4.06718
USER	2m9f_repx	0	TYRA17F	17	A		TYR	PHE	0.496301
USER	2m9f_repx	0	TYRA17G	17	A		TYR	GLY	2.96906
USER	2m9f_repx	0	TYRA17H	17	A		TYR	HIS	1.61812
USER	2m9f_repx	0	TYRA17I	17	A		TYR	ILE	1.44249
USER	2m9f_repx	0	TYRA17K	17	A		TYR	LYS	3.03495
USER	2m9f_repx	0	TYRA17L	17	A		TYR	LEU	0.558485
USER	2m9f_repx	0	TYRA17M	17	A		TYR	MET	-0.116857
USER	2m9f_repx	0	TYRA17N	17	A		TYR	ASN	2.09627
USER	2m9f_repx	0	TYRA17P	17	A		TYR	PRO	0.515319
USER	2m9f_repx	0	TYRA17Q	17	A		TYR	GLN	3.50239
USER	2m9f_repx	0	TYRA17R	17	A		TYR	ARG	3.67223
USER	2m9f_repx	0	TYRA17S	17	A		TYR	SER	3.6325
USER	2m9f_repx	0	TYRA17T	17	A		TYR	THR	4.42072
USER	2m9f_repx	0	TYRA17V	17	A		TYR	VAL	1.91018
USER	2m9f_repx	0	TYRA17W	17	A		TYR	TRP	3.76897
USER	2m9f_repx	0	TYRA18A	18	A		TYR	ALA	3.29425
USER	2m9f_repx	0	TYRA18C	18	A		TYR	CYS	2.9938
USER	2m9f_repx	0	TYRA18D	18	A		TYR	ASP	6.0535
USER	2m9f_repx	0	TYRA18E	18	A		TYR	GLU	6.30842
USER	2m9f_repx	0	TYRA18F	18	A		TYR	PHE	3.21241
USER	2m9f_repx	0	TYRA18G	18	A		TYR	GLY	4.42003
USER	2m9f_repx	0	TYRA18H	18	A		TYR	HIS	3.32197
USER	2m9f_repx	0	TYRA18I	18	A		TYR	ILE	1.35354
USER	2m9f_repx	0	TYRA18K	18	A		TYR	LYS	4.26938
USER	2m9f_repx	0	TYRA18L	18	A		TYR	LEU	4.09652
USER	2m9f_repx	0	TYRA18M	18	A		TYR	MET	1.93109
USER	2m9f_repx	0	TYRA18N	18	A		TYR	ASN	3.23391
USER	2m9f_repx	0	TYRA18P	18	A		TYR	PRO	6.68628
USER	2m9f_repx	0	TYRA18Q	18	A		TYR	GLN	3.53234
USER	2m9f_repx	0	TYRA18R	18	A		TYR	ARG	4.49528
USER	2m9f_repx	0	TYRA18S	18	A		TYR	SER	4.13844
USER	2m9f_repx	0	TYRA18T	18	A		TYR	THR	4.23576
USER	2m9f_repx	0	TYRA18V	18	A		TYR	VAL	2.58943
USER	2m9f_repx	0	TYRA18W	18	A		TYR	TRP	4.20445
USER	2m9f_repx	0	PHEA19A	19	A		PHE	ALA	1.92311
USER	2m9f_repx	0	PHEA19C	19	A		PHE	CYS	1.73817
USER	2m9f_repx	0	PHEA19D	19	A		PHE	ASP	2.3816
USER	2m9f_repx	0	PHEA19E	19	A		PHE	GLU	1.18542
USER	2m9f_repx	0	PHEA19G	19	A		PHE	GLY	3.15771
USER	2m9f_repx	0	PHEA19H	19	A		PHE	HIS	0.786705
USER	2m9f_repx	0	PHEA19I	19	A		PHE	ILE	3.31404
USER	2m9f_repx	0	PHEA19K	19	A		PHE	LYS	0.44887
USER	2m9f_repx	0	PHEA19L	19	A		PHE	LEU	0.181868
USER	2m9f_repx	0	PHEA19M	19	A		PHE	MET	0.468886
USER	2m9f_repx	0	PHEA19N	19	A		PHE	ASN	1.74136
USER	2m9f_repx	0	PHEA19P	19	A		PHE	PRO	6.70747
USER	2m9f_repx	0	PHEA19Q	19	A		PHE	GLN	0.91406
USER	2m9f_repx	0	PHEA19R	19	A		PHE	ARG	0.565693
USER	2m9f_repx	0	PHEA19S	19	A		PHE	SER	2.87228
USER	2m9f_repx	0	PHEA19T	19	A		PHE	THR	2.80046
USER	2m9f_repx	0	PHEA19V	19	A		PHE	VAL	2.1133
USER	2m9f_repx	0	PHEA19W	19	A		PHE	TRP	1.52863
USER	2m9f_repx	0	PHEA19Y	19	A		PHE	TYR	0.543628
USER	2m9f_repx	0	ASNA20A	20	A		ASN	ALA	0.22619
USER	2m9f_repx	0	ASNA20C	20	A		ASN	CYS	0.448811
USER	2m9f_repx	0	ASNA20D	20	A		ASN	ASP	0.578701
USER	2m9f_repx	0	ASNA20E	20	A		ASN	GLU	-0.232558
USER	2m9f_repx	0	ASNA20F	20	A		ASN	PHE	0.928086
USER	2m9f_repx	0	ASNA20G	20	A		ASN	GLY	1.42336
USER	2m9f_repx	0	ASNA20H	20	A		ASN	HIS	0.682275
USER	2m9f_repx	0	ASNA20I	20	A		ASN	ILE	2.72576
USER	2m9f_repx	0	ASNA20K	20	A		ASN	LYS	0.283907
USER	2m9f_repx	0	ASNA20L	20	A		ASN	LEU	-1.23875
USER	2m9f_repx	0	ASNA20M	20	A		ASN	MET	-0.743944
USER	2m9f_repx	0	ASNA20P	20	A		ASN	PRO	6.06483
USER	2m9f_repx	0	ASNA20Q	20	A		ASN	GLN	-0.582235
USER	2m9f_repx	0	ASNA20R	20	A		ASN	ARG	-0.465173
USER	2m9f_repx	0	ASNA20S	20	A		ASN	SER	1.56831
USER	2m9f_repx	0	ASNA20T	20	A		ASN	THR	4.01153
USER	2m9f_repx	0	ASNA20V	20	A		ASN	VAL	3.69348
USER	2m9f_repx	0	ASNA20W	20	A		ASN	TRP	-0.500932
USER	2m9f_repx	0	ASNA20Y	20	A		ASN	TYR	4.80631
USER	2m9f_repx	0	HISA21A	21	A		HIS	ALA	0.770751
USER	2m9f_repx	0	HISA21C	21	A		HIS	CYS	0.950203
USER	2m9f_repx	0	HISA21D	21	A		HIS	ASP	-0.118539
USER	2m9f_repx	0	HISA21E	21	A		HIS	GLU	0.106133
USER	2m9f_repx	0	HISA21F	21	A		HIS	PHE	-0.229852
USER	2m9f_repx	0	HISA21G	21	A		HIS	GLY	0.901502
USER	2m9f_repx	0	HISA21I	21	A		HIS	ILE	0.00903986
USER	2m9f_repx	0	HISA21K	21	A		HIS	LYS	0.265668
USER	2m9f_repx	0	HISA21L	21	A		HIS	LEU	0.674468
USER	2m9f_repx	0	HISA21M	21	A		HIS	MET	-0.187098
USER	2m9f_repx	0	HISA21N	21	A		HIS	ASN	-0.216557
USER	2m9f_repx	0	HISA21P	21	A		HIS	PRO	1.12472
USER	2m9f_repx	0	HISA21Q	21	A		HIS	GLN	-0.622567
USER	2m9f_repx	0	HISA21R	21	A		HIS	ARG	0.478136
USER	2m9f_repx	0	HISA21S	21	A		HIS	SER	0.856806
USER	2m9f_repx	0	HISA21T	21	A		HIS	THR	2.10333
USER	2m9f_repx	0	HISA21V	21	A		HIS	VAL	1.00478
USER	2m9f_repx	0	HISA21W	21	A		HIS	TRP	1.00136
USER	2m9f_repx	0	HISA21Y	21	A		HIS	TYR	0.329359
USER	2m9f_repx	0	ILEA22A	22	A		ILE	ALA	0.273172
USER	2m9f_repx	0	ILEA22C	22	A		ILE	CYS	0.2559
USER	2m9f_repx	0	ILEA22D	22	A		ILE	ASP	0.21429
USER	2m9f_repx	0	ILEA22E	22	A		ILE	GLU	-0.0672369
USER	2m9f_repx	0	ILEA22F	22	A		ILE	PHE	-0.466399
USER	2m9f_repx	0	ILEA22G	22	A		ILE	GLY	0.448012
USER	2m9f_repx	0	ILEA22H	22	A		ILE	HIS	-0.293618
USER	2m9f_repx	0	ILEA22K	22	A		ILE	LYS	-0.846522
USER	2m9f_repx	0	ILEA22L	22	A		ILE	LEU	-0.529112
USER	2m9f_repx	0	ILEA22M	22	A		ILE	MET	1.10498
USER	2m9f_repx	0	ILEA22N	22	A		ILE	ASN	0.0406593
USER	2m9f_repx	0	ILEA22P	22	A		ILE	PRO	-0.0538889
USER	2m9f_repx	0	ILEA22Q	22	A		ILE	GLN	-0.724053
USER	2m9f_repx	0	ILEA22R	22	A		ILE	ARG	-1.32388
USER	2m9f_repx	0	ILEA22S	22	A		ILE	SER	-0.0908808
USER	2m9f_repx	0	ILEA22T	22	A		ILE	THR	-0.377119
USER	2m9f_repx	0	ILEA22V	22	A		ILE	VAL	0.0599493
USER	2m9f_repx	0	ILEA22W	22	A		ILE	TRP	-0.248966
USER	2m9f_repx	0	ILEA22Y	22	A		ILE	TYR	-0.389381
USER	2m9f_repx	0	THRA23A	23	A		THR	ALA	1.76025
USER	2m9f_repx	0	THRA23C	23	A		THR	CYS	1.39259
USER	2m9f_repx	0	THRA23D	23	A		THR	ASP	1.27494
USER	2m9f_repx	0	THRA23E	23	A		THR	GLU	1.06222
USER	2m9f_repx	0	THRA23F	23	A		THR	PHE	1.39028
USER	2m9f_repx	0	THRA23G	23	A		THR	GLY	1.72897
USER	2m9f_repx	0	THRA23H	23	A		THR	HIS	1.00892
USER	2m9f_repx	0	THRA23I	23	A		THR	ILE	1.43183
USER	2m9f_repx	0	THRA23K	23	A		THR	LYS	1.07053
USER	2m9f_repx	0	THRA23L	23	A		THR	LEU	0.859537
USER	2m9f_repx	0	THRA23M	23	A		THR	MET	0.884928
USER	2m9f_repx	0	THRA23N	23	A		THR	ASN	1.45605
USER	2m9f_repx	0	THRA23P	23	A		THR	PRO	4.10622
USER	2m9f_repx	0	THRA23Q	23	A		THR	GLN	0.958036
USER	2m9f_repx	0	THRA23R	23	A		THR	ARG	0.439671
USER	2m9f_repx	0	THRA23S	23	A		THR	SER	-0.24129
USER	2m9f_repx	0	THRA23V	23	A		THR	VAL	1.97584
USER	2m9f_repx	0	THRA23W	23	A		THR	TRP	1.65501
USER	2m9f_repx	0	THRA23Y	23	A		THR	TYR	1.43601
USER	2m9f_repx	0	ASNA24A	24	A		ASN	ALA	1.41746
USER	2m9f_repx	0	ASNA24C	24	A		ASN	CYS	1.36667
USER	2m9f_repx	0	ASNA24D	24	A		ASN	ASP	0.722618
USER	2m9f_repx	0	ASNA24E	24	A		ASN	GLU	0.204926
USER	2m9f_repx	0	ASNA24F	24	A		ASN	PHE	0.0247565
USER	2m9f_repx	0	ASNA24G	24	A		ASN	GLY	-0.698984
USER	2m9f_repx	0	ASNA24H	24	A		ASN	HIS	0.169186
USER	2m9f_repx	0	ASNA24I	24	A		ASN	ILE	2.47832
USER	2m9f_repx	0	ASNA24K	24	A		ASN	LYS	0.393306
USER	2m9f_repx	0	ASNA24L	24	A		ASN	LEU	0.139843
USER	2m9f_repx	0	ASNA24M	24	A		ASN	MET	-0.185278
USER	2m9f_repx	0	ASNA24P	24	A		ASN	PRO	4.11903
USER	2m9f_repx	0	ASNA24Q	24	A		ASN	GLN	0.343313
USER	2m9f_repx	0	ASNA24R	24	A		ASN	ARG	-0.0217644
USER	2m9f_repx	0	ASNA24S	24	A		ASN	SER	0.579879
USER	2m9f_repx	0	ASNA24T	24	A		ASN	THR	2.47856
USER	2m9f_repx	0	ASNA24V	24	A		ASN	VAL	3.11416
USER	2m9f_repx	0	ASNA24W	24	A		ASN	TRP	0.996089
USER	2m9f_repx	0	ASNA24Y	24	A		ASN	TYR	0.0940871
USER	2m9f_repx	0	ALAA25C	25	A		ALA	CYS	0.336185
USER	2m9f_repx	0	ALAA25D	25	A		ALA	ASP	0.38233
USER	2m9f_repx	0	ALAA25E	25	A		ALA	GLU	-0.0735845
USER	2m9f_repx	0	ALAA25F	25	A		ALA	PHE	-0.343311
USER	2m9f_repx	0	ALAA25G	25	A		ALA	GLY	0.916164
USER	2m9f_repx	0	ALAA25H	25	A		ALA	HIS	0.273997
USER	2m9f_repx	0	ALAA25I	25	A		ALA	ILE	0.754876
USER	2m9f_repx	0	ALAA25K	25	A		ALA	LYS	-0.162487
USER	2m9f_repx	0	ALAA25L	25	A		ALA	LEU	-0.450748
USER	2m9f_repx	0	ALAA25M	25	A		ALA	MET	-0.771612
USER	2m9f_repx	0	ALAA25N	25	A		ALA	ASN	0.0165131
USER	2m9f_repx	0	ALAA25P	25	A		ALA	PRO	3.03859
USER	2m9f_repx	0	ALAA25Q	25	A		ALA	GLN	-0.297941
USER	2m9f_repx	0	ALAA25R	25	A		ALA	ARG	-0.396271
USER	2m9f_repx	0	ALAA25S	25	A		ALA	SER	0.267207
USER	2m9f_repx	0	ALAA25T	25	A		ALA	THR	1.28686
USER	2m9f_repx	0	ALAA25V	25	A		ALA	VAL	1.68107
USER	2m9f_repx	0	ALAA25W	25	A		ALA	TRP	-0.341646
USER	2m9f_repx	0	ALAA25Y	25	A		ALA	TYR	-0.287991
USER	2m9f_repx	0	SERA26A	26	A		SER	ALA	-0.723158
USER	2m9f_repx	0	SERA26C	26	A		SER	CYS	-0.393783
USER	2m9f_repx	0	SERA26D	26	A		SER	ASP	-0.616285
USER	2m9f_repx	0	SERA26E	26	A		SER	GLU	-1.25119
USER	2m9f_repx	0	SERA26F	26	A		SER	PHE	-0.641392
USER	2m9f_repx	0	SERA26G	26	A		SER	GLY	0.571928
USER	2m9f_repx	0	SERA26H	26	A		SER	HIS	-0.467296
USER	2m9f_repx	0	SERA26I	26	A		SER	ILE	-0.862565
USER	2m9f_repx	0	SERA26K	26	A		SER	LYS	-0.914995
USER	2m9f_repx	0	SERA26L	26	A		SER	LEU	-1.12453
USER	2m9f_repx	0	SERA26M	26	A		SER	MET	-1.7903
USER	2m9f_repx	0	SERA26N	26	A		SER	ASN	-0.467059
USER	2m9f_repx	0	SERA26P	26	A		SER	PRO	0.198788
USER	2m9f_repx	0	SERA26Q	26	A		SER	GLN	-0.75292
USER	2m9f_repx	0	SERA26R	26	A		SER	ARG	-1.42065
USER	2m9f_repx	0	SERA26T	26	A		SER	THR	0.552166
USER	2m9f_repx	0	SERA26V	26	A		SER	VAL	0.610699
USER	2m9f_repx	0	SERA26W	26	A		SER	TRP	-0.899023
USER	2m9f_repx	0	SERA26Y	26	A		SER	TYR	-0.693645
USER	2m9f_repx	0	GLNA27A	27	A		GLN	ALA	0.220275
USER	2m9f_repx	0	GLNA27C	27	A		GLN	CYS	0.014593
USER	2m9f_repx	0	GLNA27D	27	A		GLN	ASP	0.0851985
USER	2m9f_repx	0	GLNA27E	27	A		GLN	GLU	0.238983
USER	2m9f_repx	0	GLNA27F	27	A		GLN	PHE	0.152791
USER	2m9f_repx	0	GLNA27G	27	A		GLN	GLY	0.531265
USER	2m9f_repx	0	GLNA27H	27	A		GLN	HIS	-0.121317
USER	2m9f_repx	0	GLNA27I	27	A		GLN	ILE	-0.227479
USER	2m9f_repx	0	GLNA27K	27	A		GLN	LYS	-0.46923
USER	2m9f_repx	0	GLNA27L	27	A		GLN	LEU	0.0700631
USER	2m9f_repx	0	GLNA27M	27	A		GLN	MET	-1.8199
USER	2m9f_repx	0	GLNA27N	27	A		GLN	ASN	0.307011
USER	2m9f_repx	0	GLNA27P	27	A		GLN	PRO	5.36742
USER	2m9f_repx	0	GLNA27R	27	A		GLN	ARG	-0.494241
USER	2m9f_repx	0	GLNA27S	27	A		GLN	SER	-0.310141
USER	2m9f_repx	0	GLNA27T	27	A		GLN	THR	0.0931115
USER	2m9f_repx	0	GLNA27V	27	A		GLN	VAL	0.0761365
USER	2m9f_repx	0	GLNA27W	27	A		GLN	TRP	0.228044
USER	2m9f_repx	0	GLNA27Y	27	A		GLN	TYR	0.0356852
USER	2m9f_repx	0	PHEA28A	28	A		PHE	ALA	0.888166
USER	2m9f_repx	0	PHEA28C	28	A		PHE	CYS	0.951292
USER	2m9f_repx	0	PHEA28D	28	A		PHE	ASP	0.763268
USER	2m9f_repx	0	PHEA28E	28	A		PHE	GLU	0.687251
USER	2m9f_repx	0	PHEA28G	28	A		PHE	GLY	0.759759
USER	2m9f_repx	0	PHEA28H	28	A		PHE	HIS	0.690759
USER	2m9f_repx	0	PHEA28I	28	A		PHE	ILE	1.15015
USER	2m9f_repx	0	PHEA28K	28	A		PHE	LYS	0.518022
USER	2m9f_repx	0	PHEA28L	28	A		PHE	LEU	0.32405
USER	2m9f_repx	0	PHEA28M	28	A		PHE	MET	0.156077
USER	2m9f_repx	0	PHEA28N	28	A		PHE	ASN	0.577778
USER	2m9f_repx	0	PHEA28P	28	A		PHE	PRO	0.155346
USER	2m9f_repx	0	PHEA28Q	28	A		PHE	GLN	0.248383
USER	2m9f_repx	0	PHEA28R	28	A		PHE	ARG	-0.124898
USER	2m9f_repx	0	PHEA28S	28	A		PHE	SER	0.831658
USER	2m9f_repx	0	PHEA28T	28	A		PHE	THR	1.04901
USER	2m9f_repx	0	PHEA28V	28	A		PHE	VAL	1.07113
USER	2m9f_repx	0	PHEA28W	28	A		PHE	TRP	0.927312
USER	2m9f_repx	0	PHEA28Y	28	A		PHE	TYR	0.0968788
USER	2m9f_repx	0	GLUA29A	29	A		GLU	ALA	0.384371
USER	2m9f_repx	0	GLUA29C	29	A		GLU	CYS	-0.129869
USER	2m9f_repx	0	GLUA29D	29	A		GLU	ASP	-0.491543
USER	2m9f_repx	0	GLUA29F	29	A		GLU	PHE	0.543906
USER	2m9f_repx	0	GLUA29G	29	A		GLU	GLY	0.367896
USER	2m9f_repx	0	GLUA29H	29	A		GLU	HIS	0.637989
USER	2m9f_repx	0	GLUA29I	29	A		GLU	ILE	-0.468204
USER	2m9f_repx	0	GLUA29K	29	A		GLU	LYS	0.111686
USER	2m9f_repx	0	GLUA29L	29	A		GLU	LEU	0.163417
USER	2m9f_repx	0	GLUA29M	29	A		GLU	MET	-0.76181
USER	2m9f_repx	0	GLUA29N	29	A		GLU	ASN	0.244922
USER	2m9f_repx	0	GLUA29P	29	A		GLU	PRO	1.92153
USER	2m9f_repx	0	GLUA29Q	29	A		GLU	GLN	0.163731
USER	2m9f_repx	0	GLUA29R	29	A		GLU	ARG	0.274043
USER	2m9f_repx	0	GLUA29S	29	A		GLU	SER	0.527405
USER	2m9f_repx	0	GLUA29T	29	A		GLU	THR	0.618141
USER	2m9f_repx	0	GLUA29V	29	A		GLU	VAL	0.253475
USER	2m9f_repx	0	GLUA29W	29	A		GLU	TRP	0.65307
USER	2m9f_repx	0	GLUA29Y	29	A		GLU	TYR	0.556667
USER	2m9f_repx	0	ARGA30A	30	A		ARG	ALA	0.844862
USER	2m9f_repx	0	ARGA30C	30	A		ARG	CYS	0.561021
USER	2m9f_repx	0	ARGA30D	30	A		ARG	ASP	1.11334
USER	2m9f_repx	0	ARGA30E	30	A		ARG	GLU	0.399592
USER	2m9f_repx	0	ARGA30F	30	A		ARG	PHE	0.820408
USER	2m9f_repx	0	ARGA30G	30	A		ARG	GLY	0.662444
USER	2m9f_repx	0	ARGA30H	30	A		ARG	HIS	1.37189
USER	2m9f_repx	0	ARGA30I	30	A		ARG	ILE	0.353211
USER	2m9f_repx	0	ARGA30K	30	A		ARG	LYS	0.429376
USER	2m9f_repx	0	ARGA30L	30	A		ARG	LEU	1.02549
USER	2m9f_repx	0	ARGA30M	30	A		ARG	MET	0.575307
USER	2m9f_repx	0	ARGA30N	30	A		ARG	ASN	0.964146
USER	2m9f_repx	0	ARGA30P	30	A		ARG	PRO	0.42555
USER	2m9f_repx	0	ARGA30Q	30	A		ARG	GLN	0.310901
USER	2m9f_repx	0	ARGA30S	30	A		ARG	SER	0.757124
USER	2m9f_repx	0	ARGA30T	30	A		ARG	THR	0.719666
USER	2m9f_repx	0	ARGA30V	30	A		ARG	VAL	0.711488
USER	2m9f_repx	0	ARGA30W	30	A		ARG	TRP	1.23119
USER	2m9f_repx	0	ARGA30Y	30	A		ARG	TYR	0.765173
USER	2m9f_repx	0	PROA31A	31	A		PRO	ALA	2.39
USER	2m9f_repx	0	PROA31C	31	A		PRO	CYS	3.09174
USER	2m9f_repx	0	PROA31D	31	A		PRO	ASP	2.44834
USER	2m9f_repx	0	PROA31E	31	A		PRO	GLU	2.68042
USER	2m9f_repx	0	PROA31F	31	A		PRO	PHE	3.44854
USER	2m9f_repx	0	PROA31G	31	A		PRO	GLY	1.49117
USER	2m9f_repx	0	PROA31H	31	A		PRO	HIS	3.04373
USER	2m9f_repx	0	PROA31I	31	A		PRO	ILE	3.9929
USER	2m9f_repx	0	PROA31K	31	A		PRO	LYS	1.85832
USER	2m9f_repx	0	PROA31L	31	A		PRO	LEU	2.56978
USER	2m9f_repx	0	PROA31M	31	A		PRO	MET	2.06974
USER	2m9f_repx	0	PROA31N	31	A		PRO	ASN	2.59651
USER	2m9f_repx	0	PROA31Q	31	A		PRO	GLN	1.93109
USER	2m9f_repx	0	PROA31R	31	A		PRO	ARG	2.04182
USER	2m9f_repx	0	PROA31S	31	A		PRO	SER	2.05815
USER	2m9f_repx	0	PROA31T	31	A		PRO	THR	4.18501
USER	2m9f_repx	0	PROA31V	31	A		PRO	VAL	4.23547
USER	2m9f_repx	0	PROA31W	31	A		PRO	TRP	3.38914
USER	2m9f_repx	0	PROA31Y	31	A		PRO	TYR	3.60956
USER	2m9f_repx	0	SERA32A	32	A		SER	ALA	-0.0730424
USER	2m9f_repx	0	SERA32C	32	A		SER	CYS	0.0724522
USER	2m9f_repx	0	SERA32D	32	A		SER	ASP	0.0571214
USER	2m9f_repx	0	SERA32E	32	A		SER	GLU	-0.103758
USER	2m9f_repx	0	SERA32F	32	A		SER	PHE	-0.304334
USER	2m9f_repx	0	SERA32G	32	A		SER	GLY	0.20512
USER	2m9f_repx	0	SERA32H	32	A		SER	HIS	0.0874857
USER	2m9f_repx	0	SERA32I	32	A		SER	ILE	-0.0221482
USER	2m9f_repx	0	SERA32K	32	A		SER	LYS	-0.317437
USER	2m9f_repx	0	SERA32L	32	A		SER	LEU	-0.161739
USER	2m9f_repx	0	SERA32M	32	A		SER	MET	-0.41144
USER	2m9f_repx	0	SERA32N	32	A		SER	ASN	-0.0302888
USER	2m9f_repx	0	SERA32P	32	A		SER	PRO	-0.0664844
USER	2m9f_repx	0	SERA32Q	32	A		SER	GLN	-0.213377
USER	2m9f_repx	0	SERA32R	32	A		SER	ARG	-0.418416
USER	2m9f_repx	0	SERA32T	32	A		SER	THR	-0.024644
USER	2m9f_repx	0	SERA32V	32	A		SER	VAL	-0.0671623
USER	2m9f_repx	0	SERA32W	32	A		SER	TRP	-0.139529
USER	2m9f_repx	0	SERA32Y	32	A		SER	TYR	-0.263347
USER	2m9f_repx	0	GLYA33A	33	A		GLY	ALA	0.033562
USER	2m9f_repx	0	GLYA33C	33	A		GLY	CYS	0.371523
USER	2m9f_repx	0	GLYA33D	33	A		GLY	ASP	-0.349271
USER	2m9f_repx	0	GLYA33E	33	A		GLY	GLU	0.623451
USER	2m9f_repx	0	GLYA33F	33	A		GLY	PHE	-0.119997
USER	2m9f_repx	0	GLYA33H	33	A		GLY	HIS	0.862767
USER	2m9f_repx	0	GLYA33I	33	A		GLY	ILE	0.69932
USER	2m9f_repx	0	GLYA33K	33	A		GLY	LYS	-0.00883787
USER	2m9f_repx	0	GLYA33L	33	A		GLY	LEU	0.506048
USER	2m9f_repx	0	GLYA33M	33	A		GLY	MET	0.10539
USER	2m9f_repx	0	GLYA33N	33	A		GLY	ASN	0.401565
USER	2m9f_repx	0	GLYA33P	33	A		GLY	PRO	1.16798
USER	2m9f_repx	0	GLYA33Q	33	A		GLY	GLN	0.337534
USER	2m9f_repx	0	GLYA33R	33	A		GLY	ARG	0.783726
USER	2m9f_repx	0	GLYA33S	33	A		GLY	SER	0.510815
USER	2m9f_repx	0	GLYA33T	33	A		GLY	THR	0.405838
USER	2m9f_repx	0	GLYA33V	33	A		GLY	VAL	0.735888
USER	2m9f_repx	0	GLYA33W	33	A		GLY	TRP	1.01138
USER	2m9f_repx	0	GLYA33Y	33	A		GLY	TYR	0.0662293
