## Supplementary material for "Validating folding energy estimates as a method for variant interpretation": pin1_2m9i_ddg_background.csv

source	pdb	score	pdb_mut	pdb_rid	pdb_chain	gene_no	mut_from	mut_to	ddg
USER	2m9i_repx	0	LYSA1A	1	A		LYS	ALA	0.142632
USER	2m9i_repx	0	LYSA1C	1	A		LYS	CYS	0.411367
USER	2m9i_repx	0	LYSA1D	1	A		LYS	ASP	0.683307
USER	2m9i_repx	0	LYSA1E	1	A		LYS	GLU	0.756406
USER	2m9i_repx	0	LYSA1F	1	A		LYS	PHE	-0.0511883
USER	2m9i_repx	0	LYSA1G	1	A		LYS	GLY	0.143573
USER	2m9i_repx	0	LYSA1H	1	A		LYS	HIS	-0.288364
USER	2m9i_repx	0	LYSA1I	1	A		LYS	ILE	1.1138
USER	2m9i_repx	0	LYSA1L	1	A		LYS	LEU	0.277238
USER	2m9i_repx	0	LYSA1M	1	A		LYS	MET	-0.149721
USER	2m9i_repx	0	LYSA1N	1	A		LYS	ASN	-0.780716
USER	2m9i_repx	0	LYSA1P	1	A		LYS	PRO	4.08057
USER	2m9i_repx	0	LYSA1Q	1	A		LYS	GLN	0.277367
USER	2m9i_repx	0	LYSA1R	1	A		LYS	ARG	0.259166
USER	2m9i_repx	0	LYSA1S	1	A		LYS	SER	-1.0735
USER	2m9i_repx	0	LYSA1T	1	A		LYS	THR	-1.20398
USER	2m9i_repx	0	LYSA1V	1	A		LYS	VAL	1.31118
USER	2m9i_repx	0	LYSA1W	1	A		LYS	TRP	0.309604
USER	2m9i_repx	0	LYSA1Y	1	A		LYS	TYR	0.105946
USER	2m9i_repx	0	LEUA2A	2	A		LEU	ALA	1.66742
USER	2m9i_repx	0	LEUA2C	2	A		LEU	CYS	1.7443
USER	2m9i_repx	0	LEUA2D	2	A		LEU	ASP	1.67783
USER	2m9i_repx	0	LEUA2E	2	A		LEU	GLU	1.4337
USER	2m9i_repx	0	LEUA2F	2	A		LEU	PHE	0.265572
USER	2m9i_repx	0	LEUA2G	2	A		LEU	GLY	2.34907
USER	2m9i_repx	0	LEUA2H	2	A		LEU	HIS	1.5399
USER	2m9i_repx	0	LEUA2I	2	A		LEU	ILE	1.53458
USER	2m9i_repx	0	LEUA2K	2	A		LEU	LYS	0.995068
USER	2m9i_repx	0	LEUA2M	2	A		LEU	MET	-0.0820378
USER	2m9i_repx	0	LEUA2N	2	A		LEU	ASN	1.39157
USER	2m9i_repx	0	LEUA2P	2	A		LEU	PRO	1.88487
USER	2m9i_repx	0	LEUA2Q	2	A		LEU	GLN	1.14352
USER	2m9i_repx	0	LEUA2R	2	A		LEU	ARG	1.32229
USER	2m9i_repx	0	LEUA2S	2	A		LEU	SER	2.13593
USER	2m9i_repx	0	LEUA2T	2	A		LEU	THR	3.09731
USER	2m9i_repx	0	LEUA2V	2	A		LEU	VAL	2.84017
USER	2m9i_repx	0	LEUA2W	2	A		LEU	TRP	0.794622
USER	2m9i_repx	0	LEUA2Y	2	A		LEU	TYR	0.18365
USER	2m9i_repx	0	PROA3A	3	A		PRO	ALA	1.40368
USER	2m9i_repx	0	PROA3C	3	A		PRO	CYS	1.71013
USER	2m9i_repx	0	PROA3D	3	A		PRO	ASP	1.50789
USER	2m9i_repx	0	PROA3E	3	A		PRO	GLU	1.03691
USER	2m9i_repx	0	PROA3F	3	A		PRO	PHE	1.4472
USER	2m9i_repx	0	PROA3G	3	A		PRO	GLY	1.64228
USER	2m9i_repx	0	PROA3H	3	A		PRO	HIS	1.77456
USER	2m9i_repx	0	PROA3I	3	A		PRO	ILE	1.45966
USER	2m9i_repx	0	PROA3K	3	A		PRO	LYS	1.36178
USER	2m9i_repx	0	PROA3L	3	A		PRO	LEU	1.42077
USER	2m9i_repx	0	PROA3M	3	A		PRO	MET	1.24496
USER	2m9i_repx	0	PROA3N	3	A		PRO	ASN	1.73352
USER	2m9i_repx	0	PROA3Q	3	A		PRO	GLN	1.29706
USER	2m9i_repx	0	PROA3R	3	A		PRO	ARG	1.34376
USER	2m9i_repx	0	PROA3S	3	A		PRO	SER	1.59516
USER	2m9i_repx	0	PROA3T	3	A		PRO	THR	2.30104
USER	2m9i_repx	0	PROA3V	3	A		PRO	VAL	1.71364
USER	2m9i_repx	0	PROA3W	3	A		PRO	TRP	1.55115
USER	2m9i_repx	0	PROA3Y	3	A		PRO	TYR	1.50331
USER	2m9i_repx	0	PROA4A	4	A		PRO	ALA	0.880237
USER	2m9i_repx	0	PROA4C	4	A		PRO	CYS	1.09824
USER	2m9i_repx	0	PROA4D	4	A		PRO	ASP	0.906492
USER	2m9i_repx	0	PROA4E	4	A		PRO	GLU	0.543379
USER	2m9i_repx	0	PROA4F	4	A		PRO	PHE	0.635852
USER	2m9i_repx	0	PROA4G	4	A		PRO	GLY	1.25524
USER	2m9i_repx	0	PROA4H	4	A		PRO	HIS	0.980274
USER	2m9i_repx	0	PROA4I	4	A		PRO	ILE	0.875676
USER	2m9i_repx	0	PROA4K	4	A		PRO	LYS	0.83892
USER	2m9i_repx	0	PROA4L	4	A		PRO	LEU	0.851865
USER	2m9i_repx	0	PROA4M	4	A		PRO	MET	0.692895
USER	2m9i_repx	0	PROA4N	4	A		PRO	ASN	1.07332
USER	2m9i_repx	0	PROA4Q	4	A		PRO	GLN	0.602711
USER	2m9i_repx	0	PROA4R	4	A		PRO	ARG	0.865782
USER	2m9i_repx	0	PROA4S	4	A		PRO	SER	1.04478
USER	2m9i_repx	0	PROA4T	4	A		PRO	THR	0.943917
USER	2m9i_repx	0	PROA4V	4	A		PRO	VAL	0.939747
USER	2m9i_repx	0	PROA4W	4	A		PRO	TRP	0.504281
USER	2m9i_repx	0	PROA4Y	4	A		PRO	TYR	0.624499
USER	2m9i_repx	0	GLYA5A	5	A		GLY	ALA	2.38369
USER	2m9i_repx	0	GLYA5C	5	A		GLY	CYS	4.94131
USER	2m9i_repx	0	GLYA5D	5	A		GLY	ASP	7.08103
USER	2m9i_repx	0	GLYA5E	5	A		GLY	GLU	6.36882
USER	2m9i_repx	0	GLYA5F	5	A		GLY	PHE	6.54508
USER	2m9i_repx	0	GLYA5H	5	A		GLY	HIS	16.6756
USER	2m9i_repx	0	GLYA5I	5	A		GLY	ILE	9.36488
USER	2m9i_repx	0	GLYA5K	5	A		GLY	LYS	5.97727
USER	2m9i_repx	0	GLYA5L	5	A		GLY	LEU	5.52167
USER	2m9i_repx	0	GLYA5M	5	A		GLY	MET	4.92211
USER	2m9i_repx	0	GLYA5N	5	A		GLY	ASN	6.68109
USER	2m9i_repx	0	GLYA5P	5	A		GLY	PRO	5.06945
USER	2m9i_repx	0	GLYA5Q	5	A		GLY	GLN	6.37238
USER	2m9i_repx	0	GLYA5R	5	A		GLY	ARG	6.57933
USER	2m9i_repx	0	GLYA5S	5	A		GLY	SER	5.61782
USER	2m9i_repx	0	GLYA5T	5	A		GLY	THR	8.42241
USER	2m9i_repx	0	GLYA5V	5	A		GLY	VAL	6.90503
USER	2m9i_repx	0	GLYA5W	5	A		GLY	TRP	7.257
USER	2m9i_repx	0	GLYA5Y	5	A		GLY	TYR	6.49834
USER	2m9i_repx	0	TRPA6A	6	A		TRP	ALA	3.6744
USER	2m9i_repx	0	TRPA6C	6	A		TRP	CYS	3.57288
USER	2m9i_repx	0	TRPA6D	6	A		TRP	ASP	3.5984
USER	2m9i_repx	0	TRPA6E	6	A		TRP	GLU	3.70287
USER	2m9i_repx	0	TRPA6F	6	A		TRP	PHE	-0.757801
USER	2m9i_repx	0	TRPA6G	6	A		TRP	GLY	5.27396
USER	2m9i_repx	0	TRPA6H	6	A		TRP	HIS	1.75317
USER	2m9i_repx	0	TRPA6I	6	A		TRP	ILE	3.84062
USER	2m9i_repx	0	TRPA6K	6	A		TRP	LYS	3.48752
USER	2m9i_repx	0	TRPA6L	6	A		TRP	LEU	1.96604
USER	2m9i_repx	0	TRPA6M	6	A		TRP	MET	0.628437
USER	2m9i_repx	0	TRPA6N	6	A		TRP	ASN	3.67138
USER	2m9i_repx	0	TRPA6P	6	A		TRP	PRO	4.26093
USER	2m9i_repx	0	TRPA6Q	6	A		TRP	GLN	3.66938
USER	2m9i_repx	0	TRPA6R	6	A		TRP	ARG	3.99437
USER	2m9i_repx	0	TRPA6S	6	A		TRP	SER	4.52733
USER	2m9i_repx	0	TRPA6T	6	A		TRP	THR	3.23546
USER	2m9i_repx	0	TRPA6V	6	A		TRP	VAL	3.31973
USER	2m9i_repx	0	TRPA6Y	6	A		TRP	TYR	-0.226895
USER	2m9i_repx	0	GLUA7A	7	A		GLU	ALA	0.81265
USER	2m9i_repx	0	GLUA7C	7	A		GLU	CYS	0.633075
USER	2m9i_repx	0	GLUA7D	7	A		GLU	ASP	0.50964
USER	2m9i_repx	0	GLUA7F	7	A		GLU	PHE	0.765085
USER	2m9i_repx	0	GLUA7G	7	A		GLU	GLY	1.57718
USER	2m9i_repx	0	GLUA7H	7	A		GLU	HIS	1.07499
USER	2m9i_repx	0	GLUA7I	7	A		GLU	ILE	0.0946862
USER	2m9i_repx	0	GLUA7K	7	A		GLU	LYS	0.441329
USER	2m9i_repx	0	GLUA7L	7	A		GLU	LEU	0.562471
USER	2m9i_repx	0	GLUA7M	7	A		GLU	MET	0.585674
USER	2m9i_repx	0	GLUA7N	7	A		GLU	ASN	0.764072
USER	2m9i_repx	0	GLUA7P	7	A		GLU	PRO	6.41709
USER	2m9i_repx	0	GLUA7Q	7	A		GLU	GLN	0.213797
USER	2m9i_repx	0	GLUA7R	7	A		GLU	ARG	0.354915
USER	2m9i_repx	0	GLUA7S	7	A		GLU	SER	0.893377
USER	2m9i_repx	0	GLUA7T	7	A		GLU	THR	0.500615
USER	2m9i_repx	0	GLUA7V	7	A		GLU	VAL	-0.221995
USER	2m9i_repx	0	GLUA7W	7	A		GLU	TRP	1.39664
USER	2m9i_repx	0	GLUA7Y	7	A		GLU	TYR	0.63872
USER	2m9i_repx	0	LYSA8A	8	A		LYS	ALA	0.71549
USER	2m9i_repx	0	LYSA8C	8	A		LYS	CYS	1.01058
USER	2m9i_repx	0	LYSA8D	8	A		LYS	ASP	1.65006
USER	2m9i_repx	0	LYSA8E	8	A		LYS	GLU	-0.327467
USER	2m9i_repx	0	LYSA8F	8	A		LYS	PHE	1.59908
USER	2m9i_repx	0	LYSA8G	8	A		LYS	GLY	1.77252
USER	2m9i_repx	0	LYSA8H	8	A		LYS	HIS	1.57567
USER	2m9i_repx	0	LYSA8I	8	A		LYS	ILE	0.476132
USER	2m9i_repx	0	LYSA8L	8	A		LYS	LEU	-0.527837
USER	2m9i_repx	0	LYSA8M	8	A		LYS	MET	-0.424358
USER	2m9i_repx	0	LYSA8N	8	A		LYS	ASN	1.58745
USER	2m9i_repx	0	LYSA8P	8	A		LYS	PRO	-0.020389
USER	2m9i_repx	0	LYSA8Q	8	A		LYS	GLN	0.376833
USER	2m9i_repx	0	LYSA8R	8	A		LYS	ARG	0.126598
USER	2m9i_repx	0	LYSA8S	8	A		LYS	SER	1.47845
USER	2m9i_repx	0	LYSA8T	8	A		LYS	THR	1.75848
USER	2m9i_repx	0	LYSA8V	8	A		LYS	VAL	0.878252
USER	2m9i_repx	0	LYSA8W	8	A		LYS	TRP	1.08712
USER	2m9i_repx	0	LYSA8Y	8	A		LYS	TYR	-0.106294
USER	2m9i_repx	0	ARGA9A	9	A		ARG	ALA	1.15387
USER	2m9i_repx	0	ARGA9C	9	A		ARG	CYS	0.615956
USER	2m9i_repx	0	ARGA9D	9	A		ARG	ASP	-0.540242
USER	2m9i_repx	0	ARGA9E	9	A		ARG	GLU	0.834067
USER	2m9i_repx	0	ARGA9F	9	A		ARG	PHE	0.0552051
USER	2m9i_repx	0	ARGA9G	9	A		ARG	GLY	1.93658
USER	2m9i_repx	0	ARGA9H	9	A		ARG	HIS	0.536697
USER	2m9i_repx	0	ARGA9I	9	A		ARG	ILE	1.39977
USER	2m9i_repx	0	ARGA9K	9	A		ARG	LYS	0.307984
USER	2m9i_repx	0	ARGA9L	9	A		ARG	LEU	0.465666
USER	2m9i_repx	0	ARGA9M	9	A		ARG	MET	-0.0769786
USER	2m9i_repx	0	ARGA9N	9	A		ARG	ASN	-0.81305
USER	2m9i_repx	0	ARGA9P	9	A		ARG	PRO	4.95591
USER	2m9i_repx	0	ARGA9Q	9	A		ARG	GLN	0.430099
USER	2m9i_repx	0	ARGA9S	9	A		ARG	SER	1.14547
USER	2m9i_repx	0	ARGA9T	9	A		ARG	THR	0.632661
USER	2m9i_repx	0	ARGA9V	9	A		ARG	VAL	1.56685
USER	2m9i_repx	0	ARGA9W	9	A		ARG	TRP	0.24701
USER	2m9i_repx	0	ARGA9Y	9	A		ARG	TYR	0.177808
USER	2m9i_repx	0	META10A	10	A		MET	ALA	1.05199
USER	2m9i_repx	0	META10C	10	A		MET	CYS	0.728657
USER	2m9i_repx	0	META10D	10	A		MET	ASP	1.02281
USER	2m9i_repx	0	META10E	10	A		MET	GLU	0.331175
USER	2m9i_repx	0	META10F	10	A		MET	PHE	0.363402
USER	2m9i_repx	0	META10G	10	A		MET	GLY	2.26331
USER	2m9i_repx	0	META10H	10	A		MET	HIS	0.956348
USER	2m9i_repx	0	META10I	10	A		MET	ILE	-0.300108
USER	2m9i_repx	0	META10K	10	A		MET	LYS	0.218981
USER	2m9i_repx	0	META10L	10	A		MET	LEU	0.0621557
USER	2m9i_repx	0	META10N	10	A		MET	ASN	1.15058
USER	2m9i_repx	0	META10P	10	A		MET	PRO	1.06273
USER	2m9i_repx	0	META10Q	10	A		MET	GLN	-0.32926
USER	2m9i_repx	0	META10R	10	A		MET	ARG	-0.0312047
USER	2m9i_repx	0	META10S	10	A		MET	SER	1.15319
USER	2m9i_repx	0	META10T	10	A		MET	THR	0.107568
USER	2m9i_repx	0	META10V	10	A		MET	VAL	-0.468508
USER	2m9i_repx	0	META10W	10	A		MET	TRP	0.223595
USER	2m9i_repx	0	META10Y	10	A		MET	TYR	0.451508
USER	2m9i_repx	0	PHEA11A	11	A		PHE	ALA	0.664665
USER	2m9i_repx	0	PHEA11C	11	A		PHE	CYS	1.27048
USER	2m9i_repx	0	PHEA11D	11	A		PHE	ASP	-0.385375
USER	2m9i_repx	0	PHEA11E	11	A		PHE	GLU	0.411978
USER	2m9i_repx	0	PHEA11G	11	A		PHE	GLY	2.77932
USER	2m9i_repx	0	PHEA11H	11	A		PHE	HIS	1.13791
USER	2m9i_repx	0	PHEA11I	11	A		PHE	ILE	0.209158
USER	2m9i_repx	0	PHEA11K	11	A		PHE	LYS	0.557219
USER	2m9i_repx	0	PHEA11L	11	A		PHE	LEU	-0.633526
USER	2m9i_repx	0	PHEA11M	11	A		PHE	MET	-1.09685
USER	2m9i_repx	0	PHEA11N	11	A		PHE	ASN	0.642006
USER	2m9i_repx	0	PHEA11P	11	A		PHE	PRO	6.14297
USER	2m9i_repx	0	PHEA11Q	11	A		PHE	GLN	0.935661
USER	2m9i_repx	0	PHEA11R	11	A		PHE	ARG	1.26723
USER	2m9i_repx	0	PHEA11S	11	A		PHE	SER	2.19668
USER	2m9i_repx	0	PHEA11T	11	A		PHE	THR	2.55121
USER	2m9i_repx	0	PHEA11V	11	A		PHE	VAL	1.00912
USER	2m9i_repx	0	PHEA11W	11	A		PHE	TRP	0.040915
USER	2m9i_repx	0	PHEA11Y	11	A		PHE	TYR	0.417321
USER	2m9i_repx	0	ARGA12A	12	A		ARG	ALA	0.416035
USER	2m9i_repx	0	ARGA12C	12	A		ARG	CYS	0.736512
USER	2m9i_repx	0	ARGA12D	12	A		ARG	ASP	0.294008
USER	2m9i_repx	0	ARGA12E	12	A		ARG	GLU	-0.20089
USER	2m9i_repx	0	ARGA12F	12	A		ARG	PHE	0.173746
USER	2m9i_repx	0	ARGA12G	12	A		ARG	GLY	0.763716
USER	2m9i_repx	0	ARGA12H	12	A		ARG	HIS	0.671171
USER	2m9i_repx	0	ARGA12I	12	A		ARG	ILE	0.775281
USER	2m9i_repx	0	ARGA12K	12	A		ARG	LYS	0.504257
USER	2m9i_repx	0	ARGA12L	12	A		ARG	LEU	0.658951
USER	2m9i_repx	0	ARGA12M	12	A		ARG	MET	0.877205
USER	2m9i_repx	0	ARGA12N	12	A		ARG	ASN	0.622879
USER	2m9i_repx	0	ARGA12P	12	A		ARG	PRO	-1.80479
USER	2m9i_repx	0	ARGA12Q	12	A		ARG	GLN	0.293621
USER	2m9i_repx	0	ARGA12S	12	A		ARG	SER	0.328468
USER	2m9i_repx	0	ARGA12T	12	A		ARG	THR	0.83796
USER	2m9i_repx	0	ARGA12V	12	A		ARG	VAL	0.857854
USER	2m9i_repx	0	ARGA12W	12	A		ARG	TRP	0.545498
USER	2m9i_repx	0	ARGA12Y	12	A		ARG	TYR	0.210396
USER	2m9i_repx	0	SERA13A	13	A		SER	ALA	0.480575
USER	2m9i_repx	0	SERA13C	13	A		SER	CYS	0.112362
USER	2m9i_repx	0	SERA13D	13	A		SER	ASP	0.191329
USER	2m9i_repx	0	SERA13E	13	A		SER	GLU	0.0357095
USER	2m9i_repx	0	SERA13F	13	A		SER	PHE	1.68966
USER	2m9i_repx	0	SERA13G	13	A		SER	GLY	-0.796436
USER	2m9i_repx	0	SERA13H	13	A		SER	HIS	-0.124556
USER	2m9i_repx	0	SERA13I	13	A		SER	ILE	3.21237
USER	2m9i_repx	0	SERA13K	13	A		SER	LYS	0.105352
USER	2m9i_repx	0	SERA13L	13	A		SER	LEU	0.129528
USER	2m9i_repx	0	SERA13M	13	A		SER	MET	-0.0173591
USER	2m9i_repx	0	SERA13N	13	A		SER	ASN	-0.0130257
USER	2m9i_repx	0	SERA13P	13	A		SER	PRO	5.12113
USER	2m9i_repx	0	SERA13Q	13	A		SER	GLN	0.208935
USER	2m9i_repx	0	SERA13R	13	A		SER	ARG	0.155617
USER	2m9i_repx	0	SERA13T	13	A		SER	THR	1.49633
USER	2m9i_repx	0	SERA13V	13	A		SER	VAL	3.26958
USER	2m9i_repx	0	SERA13W	13	A		SER	TRP	1.60034
USER	2m9i_repx	0	SERA13Y	13	A		SER	TYR	1.69107
USER	2m9i_repx	0	ASNA14A	14	A		ASN	ALA	3.15097
USER	2m9i_repx	0	ASNA14C	14	A		ASN	CYS	1.18128
USER	2m9i_repx	0	ASNA14D	14	A		ASN	ASP	1.11011
USER	2m9i_repx	0	ASNA14E	14	A		ASN	GLU	2.9723
USER	2m9i_repx	0	ASNA14F	14	A		ASN	PHE	1.37066
USER	2m9i_repx	0	ASNA14G	14	A		ASN	GLY	2.98178
USER	2m9i_repx	0	ASNA14H	14	A		ASN	HIS	1.46893
USER	2m9i_repx	0	ASNA14I	14	A		ASN	ILE	2.52532
USER	2m9i_repx	0	ASNA14K	14	A		ASN	LYS	0.625893
USER	2m9i_repx	0	ASNA14L	14	A		ASN	LEU	2.71602
USER	2m9i_repx	0	ASNA14M	14	A		ASN	MET	1.89191
USER	2m9i_repx	0	ASNA14P	14	A		ASN	PRO	5.17082
USER	2m9i_repx	0	ASNA14Q	14	A		ASN	GLN	0.89313
USER	2m9i_repx	0	ASNA14R	14	A		ASN	ARG	0.531036
USER	2m9i_repx	0	ASNA14S	14	A		ASN	SER	1.84513
USER	2m9i_repx	0	ASNA14T	14	A		ASN	THR	2.88417
USER	2m9i_repx	0	ASNA14V	14	A		ASN	VAL	2.7933
USER	2m9i_repx	0	ASNA14W	14	A		ASN	TRP	3.11041
USER	2m9i_repx	0	ASNA14Y	14	A		ASN	TYR	1.3185
USER	2m9i_repx	0	GLYA15A	15	A		GLY	ALA	3.14346
USER	2m9i_repx	0	GLYA15C	15	A		GLY	CYS	3.05425
USER	2m9i_repx	0	GLYA15D	15	A		GLY	ASP	3.14808
USER	2m9i_repx	0	GLYA15E	15	A		GLY	GLU	2.96681
USER	2m9i_repx	0	GLYA15F	15	A		GLY	PHE	2.88593
USER	2m9i_repx	0	GLYA15H	15	A		GLY	HIS	3.31044
USER	2m9i_repx	0	GLYA15I	15	A		GLY	ILE	3.74567
USER	2m9i_repx	0	GLYA15K	15	A		GLY	LYS	2.89805
USER	2m9i_repx	0	GLYA15L	15	A		GLY	LEU	2.81674
USER	2m9i_repx	0	GLYA15M	15	A		GLY	MET	2.55608
USER	2m9i_repx	0	GLYA15N	15	A		GLY	ASN	3.13476
USER	2m9i_repx	0	GLYA15P	15	A		GLY	PRO	6.66191
USER	2m9i_repx	0	GLYA15Q	15	A		GLY	GLN	3.04285
USER	2m9i_repx	0	GLYA15R	15	A		GLY	ARG	2.8935
USER	2m9i_repx	0	GLYA15S	15	A		GLY	SER	3.3599
USER	2m9i_repx	0	GLYA15T	15	A		GLY	THR	4.31038
USER	2m9i_repx	0	GLYA15V	15	A		GLY	VAL	4.26972
USER	2m9i_repx	0	GLYA15W	15	A		GLY	TRP	2.55372
USER	2m9i_repx	0	GLYA15Y	15	A		GLY	TYR	2.84921
USER	2m9i_repx	0	THRA16A	16	A		THR	ALA	0.195152
USER	2m9i_repx	0	THRA16C	16	A		THR	CYS	0.187922
USER	2m9i_repx	0	THRA16D	16	A		THR	ASP	-0.118198
USER	2m9i_repx	0	THRA16E	16	A		THR	GLU	-0.228399
USER	2m9i_repx	0	THRA16F	16	A		THR	PHE	-0.651844
USER	2m9i_repx	0	THRA16G	16	A		THR	GLY	1.32056
USER	2m9i_repx	0	THRA16H	16	A		THR	HIS	0.221788
USER	2m9i_repx	0	THRA16I	16	A		THR	ILE	-1.13847
USER	2m9i_repx	0	THRA16K	16	A		THR	LYS	-0.503841
USER	2m9i_repx	0	THRA16L	16	A		THR	LEU	-0.872046
USER	2m9i_repx	0	THRA16M	16	A		THR	MET	-0.911691
USER	2m9i_repx	0	THRA16N	16	A		THR	ASN	-0.312843
USER	2m9i_repx	0	THRA16P	16	A		THR	PRO	1.54171
USER	2m9i_repx	0	THRA16Q	16	A		THR	GLN	-0.689957
USER	2m9i_repx	0	THRA16R	16	A		THR	ARG	-0.0324671
USER	2m9i_repx	0	THRA16S	16	A		THR	SER	0.725803
USER	2m9i_repx	0	THRA16V	16	A		THR	VAL	-0.593184
USER	2m9i_repx	0	THRA16W	16	A		THR	TRP	-0.850949
USER	2m9i_repx	0	THRA16Y	16	A		THR	TYR	-0.52527
USER	2m9i_repx	0	VALA17A	17	A		VAL	ALA	0.866187
USER	2m9i_repx	0	VALA17C	17	A		VAL	CYS	0.30636
USER	2m9i_repx	0	VALA17D	17	A		VAL	ASP	0.929392
USER	2m9i_repx	0	VALA17E	17	A		VAL	GLU	0.335898
USER	2m9i_repx	0	VALA17F	17	A		VAL	PHE	-0.643971
USER	2m9i_repx	0	VALA17G	17	A		VAL	GLY	1.1623
USER	2m9i_repx	0	VALA17H	17	A		VAL	HIS	0.258694
USER	2m9i_repx	0	VALA17I	17	A		VAL	ILE	-0.481372
USER	2m9i_repx	0	VALA17K	17	A		VAL	LYS	-0.106482
USER	2m9i_repx	0	VALA17L	17	A		VAL	LEU	-0.487856
USER	2m9i_repx	0	VALA17M	17	A		VAL	MET	-0.964306
USER	2m9i_repx	0	VALA17N	17	A		VAL	ASN	0.0274904
USER	2m9i_repx	0	VALA17P	17	A		VAL	PRO	-0.00841994
USER	2m9i_repx	0	VALA17Q	17	A		VAL	GLN	0.463365
USER	2m9i_repx	0	VALA17R	17	A		VAL	ARG	0.129932
USER	2m9i_repx	0	VALA17S	17	A		VAL	SER	1.47628
USER	2m9i_repx	0	VALA17T	17	A		VAL	THR	0.528313
USER	2m9i_repx	0	VALA17W	17	A		VAL	TRP	1.09524
USER	2m9i_repx	0	VALA17Y	17	A		VAL	TYR	0.81281
USER	2m9i_repx	0	TYRA18A	18	A		TYR	ALA	2.01518
USER	2m9i_repx	0	TYRA18C	18	A		TYR	CYS	1.24634
USER	2m9i_repx	0	TYRA18D	18	A		TYR	ASP	2.47571
USER	2m9i_repx	0	TYRA18E	18	A		TYR	GLU	2.75834
USER	2m9i_repx	0	TYRA18F	18	A		TYR	PHE	-0.593521
USER	2m9i_repx	0	TYRA18G	18	A		TYR	GLY	1.83791
USER	2m9i_repx	0	TYRA18H	18	A		TYR	HIS	0.549992
USER	2m9i_repx	0	TYRA18I	18	A		TYR	ILE	1.0089
USER	2m9i_repx	0	TYRA18K	18	A		TYR	LYS	1.62374
USER	2m9i_repx	0	TYRA18L	18	A		TYR	LEU	-0.493258
USER	2m9i_repx	0	TYRA18M	18	A		TYR	MET	-0.114164
USER	2m9i_repx	0	TYRA18N	18	A		TYR	ASN	1.29841
USER	2m9i_repx	0	TYRA18P	18	A		TYR	PRO	3.83244
USER	2m9i_repx	0	TYRA18Q	18	A		TYR	GLN	1.71935
USER	2m9i_repx	0	TYRA18R	18	A		TYR	ARG	2.62372
USER	2m9i_repx	0	TYRA18S	18	A		TYR	SER	2.16125
USER	2m9i_repx	0	TYRA18T	18	A		TYR	THR	4.24296
USER	2m9i_repx	0	TYRA18V	18	A		TYR	VAL	1.64987
USER	2m9i_repx	0	TYRA18W	18	A		TYR	TRP	2.47481
USER	2m9i_repx	0	TYRA19A	19	A		TYR	ALA	2.83302
USER	2m9i_repx	0	TYRA19C	19	A		TYR	CYS	2.55812
USER	2m9i_repx	0	TYRA19D	19	A		TYR	ASP	5.24069
USER	2m9i_repx	0	TYRA19E	19	A		TYR	GLU	4.14479
USER	2m9i_repx	0	TYRA19F	19	A		TYR	PHE	-0.480898
USER	2m9i_repx	0	TYRA19G	19	A		TYR	GLY	4.09224
USER	2m9i_repx	0	TYRA19H	19	A		TYR	HIS	3.17403
USER	2m9i_repx	0	TYRA19I	19	A		TYR	ILE	1.46376
USER	2m9i_repx	0	TYRA19K	19	A		TYR	LYS	3.16202
USER	2m9i_repx	0	TYRA19L	19	A		TYR	LEU	1.8906
USER	2m9i_repx	0	TYRA19M	19	A		TYR	MET	1.51922
USER	2m9i_repx	0	TYRA19N	19	A		TYR	ASN	3.78747
USER	2m9i_repx	0	TYRA19P	19	A		TYR	PRO	4.81181
USER	2m9i_repx	0	TYRA19Q	19	A		TYR	GLN	4.08646
USER	2m9i_repx	0	TYRA19R	19	A		TYR	ARG	2.69965
USER	2m9i_repx	0	TYRA19S	19	A		TYR	SER	2.88039
USER	2m9i_repx	0	TYRA19T	19	A		TYR	THR	1.33832
USER	2m9i_repx	0	TYRA19V	19	A		TYR	VAL	1.41278
USER	2m9i_repx	0	TYRA19W	19	A		TYR	TRP	2.10721
USER	2m9i_repx	0	PHEA20A	20	A		PHE	ALA	1.8444
USER	2m9i_repx	0	PHEA20C	20	A		PHE	CYS	1.22204
USER	2m9i_repx	0	PHEA20D	20	A		PHE	ASP	1.636
USER	2m9i_repx	0	PHEA20E	20	A		PHE	GLU	0.577556
USER	2m9i_repx	0	PHEA20G	20	A		PHE	GLY	3.32804
USER	2m9i_repx	0	PHEA20H	20	A		PHE	HIS	1.12345
USER	2m9i_repx	0	PHEA20I	20	A		PHE	ILE	0.71317
USER	2m9i_repx	0	PHEA20K	20	A		PHE	LYS	0.985324
USER	2m9i_repx	0	PHEA20L	20	A		PHE	LEU	0.33947
USER	2m9i_repx	0	PHEA20M	20	A		PHE	MET	0.605026
USER	2m9i_repx	0	PHEA20N	20	A		PHE	ASN	1.80072
USER	2m9i_repx	0	PHEA20P	20	A		PHE	PRO	6.75101
USER	2m9i_repx	0	PHEA20Q	20	A		PHE	GLN	1.22304
USER	2m9i_repx	0	PHEA20R	20	A		PHE	ARG	1.55459
USER	2m9i_repx	0	PHEA20S	20	A		PHE	SER	1.65782
USER	2m9i_repx	0	PHEA20T	20	A		PHE	THR	0.779843
USER	2m9i_repx	0	PHEA20V	20	A		PHE	VAL	0.424047
USER	2m9i_repx	0	PHEA20W	20	A		PHE	TRP	0.815165
USER	2m9i_repx	0	PHEA20Y	20	A		PHE	TYR	0.392166
USER	2m9i_repx	0	ASNA21A	21	A		ASN	ALA	-0.917538
USER	2m9i_repx	0	ASNA21C	21	A		ASN	CYS	-0.155973
USER	2m9i_repx	0	ASNA21D	21	A		ASN	ASP	0.261135
USER	2m9i_repx	0	ASNA21E	21	A		ASN	GLU	-1.00061
USER	2m9i_repx	0	ASNA21F	21	A		ASN	PHE	-1.44405
USER	2m9i_repx	0	ASNA21G	21	A		ASN	GLY	0.33583
USER	2m9i_repx	0	ASNA21H	21	A		ASN	HIS	-0.520981
USER	2m9i_repx	0	ASNA21I	21	A		ASN	ILE	2.90526
USER	2m9i_repx	0	ASNA21K	21	A		ASN	LYS	-0.735018
USER	2m9i_repx	0	ASNA21L	21	A		ASN	LEU	-2.33465
USER	2m9i_repx	0	ASNA21M	21	A		ASN	MET	-2.2562
USER	2m9i_repx	0	ASNA21P	21	A		ASN	PRO	3.45745
USER	2m9i_repx	0	ASNA21Q	21	A		ASN	GLN	0.00736107
USER	2m9i_repx	0	ASNA21R	21	A		ASN	ARG	-0.653941
USER	2m9i_repx	0	ASNA21S	21	A		ASN	SER	0.251756
USER	2m9i_repx	0	ASNA21T	21	A		ASN	THR	0.495228
USER	2m9i_repx	0	ASNA21V	21	A		ASN	VAL	2.49474
USER	2m9i_repx	0	ASNA21W	21	A		ASN	TRP	-1.80555
USER	2m9i_repx	0	ASNA21Y	21	A		ASN	TYR	-1.96432
USER	2m9i_repx	0	HISA22A	22	A		HIS	ALA	-0.0642978
USER	2m9i_repx	0	HISA22C	22	A		HIS	CYS	0.296832
USER	2m9i_repx	0	HISA22D	22	A		HIS	ASP	-0.131093
USER	2m9i_repx	0	HISA22E	22	A		HIS	GLU	-0.38719
USER	2m9i_repx	0	HISA22F	22	A		HIS	PHE	0.380016
USER	2m9i_repx	0	HISA22G	22	A		HIS	GLY	0.326026
USER	2m9i_repx	0	HISA22I	22	A		HIS	ILE	-1.44312
USER	2m9i_repx	0	HISA22K	22	A		HIS	LYS	-0.640962
USER	2m9i_repx	0	HISA22L	22	A		HIS	LEU	-1.00182
USER	2m9i_repx	0	HISA22M	22	A		HIS	MET	-0.852138
USER	2m9i_repx	0	HISA22N	22	A		HIS	ASN	0.116441
USER	2m9i_repx	0	HISA22P	22	A		HIS	PRO	1.25584
USER	2m9i_repx	0	HISA22Q	22	A		HIS	GLN	-0.578087
USER	2m9i_repx	0	HISA22R	22	A		HIS	ARG	-0.294813
USER	2m9i_repx	0	HISA22S	22	A		HIS	SER	0.0975886
USER	2m9i_repx	0	HISA22T	22	A		HIS	THR	0.204476
USER	2m9i_repx	0	HISA22V	22	A		HIS	VAL	-0.724368
USER	2m9i_repx	0	HISA22W	22	A		HIS	TRP	0.339854
USER	2m9i_repx	0	HISA22Y	22	A		HIS	TYR	0.392554
USER	2m9i_repx	0	ILEA23A	23	A		ILE	ALA	0.270233
USER	2m9i_repx	0	ILEA23C	23	A		ILE	CYS	0.517991
USER	2m9i_repx	0	ILEA23D	23	A		ILE	ASP	0.0133721
USER	2m9i_repx	0	ILEA23E	23	A		ILE	GLU	-0.0987641
USER	2m9i_repx	0	ILEA23F	23	A		ILE	PHE	-0.140559
USER	2m9i_repx	0	ILEA23G	23	A		ILE	GLY	0.904061
USER	2m9i_repx	0	ILEA23H	23	A		ILE	HIS	0.212028
USER	2m9i_repx	0	ILEA23K	23	A		ILE	LYS	-0.69783
USER	2m9i_repx	0	ILEA23L	23	A		ILE	LEU	-0.61777
USER	2m9i_repx	0	ILEA23M	23	A		ILE	MET	0.466626
USER	2m9i_repx	0	ILEA23N	23	A		ILE	ASN	0.320588
USER	2m9i_repx	0	ILEA23P	23	A		ILE	PRO	2.16954
USER	2m9i_repx	0	ILEA23Q	23	A		ILE	GLN	-0.456451
USER	2m9i_repx	0	ILEA23R	23	A		ILE	ARG	-1.47743
USER	2m9i_repx	0	ILEA23S	23	A		ILE	SER	-0.0722873
USER	2m9i_repx	0	ILEA23T	23	A		ILE	THR	-0.567433
USER	2m9i_repx	0	ILEA23V	23	A		ILE	VAL	0.0150251
USER	2m9i_repx	0	ILEA23W	23	A		ILE	TRP	0.0847401
USER	2m9i_repx	0	ILEA23Y	23	A		ILE	TYR	-0.0573969
USER	2m9i_repx	0	THRA24A	24	A		THR	ALA	0.753784
USER	2m9i_repx	0	THRA24C	24	A		THR	CYS	0.700525
USER	2m9i_repx	0	THRA24D	24	A		THR	ASP	0.667555
USER	2m9i_repx	0	THRA24E	24	A		THR	GLU	0.148568
USER	2m9i_repx	0	THRA24F	24	A		THR	PHE	-0.0323405
USER	2m9i_repx	0	THRA24G	24	A		THR	GLY	1.07133
USER	2m9i_repx	0	THRA24H	24	A		THR	HIS	0.292547
USER	2m9i_repx	0	THRA24I	24	A		THR	ILE	0.414879
USER	2m9i_repx	0	THRA24K	24	A		THR	LYS	-0.395366
USER	2m9i_repx	0	THRA24L	24	A		THR	LEU	-0.0656987
USER	2m9i_repx	0	THRA24M	24	A		THR	MET	0.315949
USER	2m9i_repx	0	THRA24N	24	A		THR	ASN	0.522607
USER	2m9i_repx	0	THRA24P	24	A		THR	PRO	3.57013
USER	2m9i_repx	0	THRA24Q	24	A		THR	GLN	-0.0341033
USER	2m9i_repx	0	THRA24R	24	A		THR	ARG	-0.674781
USER	2m9i_repx	0	THRA24S	24	A		THR	SER	0.064541
USER	2m9i_repx	0	THRA24V	24	A		THR	VAL	1.19464
USER	2m9i_repx	0	THRA24W	24	A		THR	TRP	-0.168186
USER	2m9i_repx	0	THRA24Y	24	A		THR	TYR	0.00337367
USER	2m9i_repx	0	ASNA25A	25	A		ASN	ALA	1.49552
USER	2m9i_repx	0	ASNA25C	25	A		ASN	CYS	0.719983
USER	2m9i_repx	0	ASNA25D	25	A		ASN	ASP	0.0895525
USER	2m9i_repx	0	ASNA25E	25	A		ASN	GLU	0.184228
USER	2m9i_repx	0	ASNA25F	25	A		ASN	PHE	-0.0390724
USER	2m9i_repx	0	ASNA25G	25	A		ASN	GLY	-0.69517
USER	2m9i_repx	0	ASNA25H	25	A		ASN	HIS	0.24147
USER	2m9i_repx	0	ASNA25I	25	A		ASN	ILE	1.9173
USER	2m9i_repx	0	ASNA25K	25	A		ASN	LYS	0.375845
USER	2m9i_repx	0	ASNA25L	25	A		ASN	LEU	0.0274779
USER	2m9i_repx	0	ASNA25M	25	A		ASN	MET	-0.354617
USER	2m9i_repx	0	ASNA25P	25	A		ASN	PRO	4.85969
USER	2m9i_repx	0	ASNA25Q	25	A		ASN	GLN	0.442029
USER	2m9i_repx	0	ASNA25R	25	A		ASN	ARG	0.316155
USER	2m9i_repx	0	ASNA25S	25	A		ASN	SER	0.540916
USER	2m9i_repx	0	ASNA25T	25	A		ASN	THR	1.60045
USER	2m9i_repx	0	ASNA25V	25	A		ASN	VAL	2.49867
USER	2m9i_repx	0	ASNA25W	25	A		ASN	TRP	0.341618
USER	2m9i_repx	0	ASNA25Y	25	A		ASN	TYR	-0.000153344
USER	2m9i_repx	0	ALAA26C	26	A		ALA	CYS	0.304789
USER	2m9i_repx	0	ALAA26D	26	A		ALA	ASP	-0.557617
USER	2m9i_repx	0	ALAA26E	26	A		ALA	GLU	-0.473915
USER	2m9i_repx	0	ALAA26F	26	A		ALA	PHE	-0.737697
USER	2m9i_repx	0	ALAA26G	26	A		ALA	GLY	0.849912
USER	2m9i_repx	0	ALAA26H	26	A		ALA	HIS	0.34322
USER	2m9i_repx	0	ALAA26I	26	A		ALA	ILE	1.21362
USER	2m9i_repx	0	ALAA26K	26	A		ALA	LYS	0.0484178
USER	2m9i_repx	0	ALAA26L	26	A		ALA	LEU	-0.325593
USER	2m9i_repx	0	ALAA26M	26	A		ALA	MET	-0.333303
USER	2m9i_repx	0	ALAA26N	26	A		ALA	ASN	0.0606848
USER	2m9i_repx	0	ALAA26P	26	A		ALA	PRO	3.43455
USER	2m9i_repx	0	ALAA26Q	26	A		ALA	GLN	-0.0350914
USER	2m9i_repx	0	ALAA26R	26	A		ALA	ARG	0.0948998
USER	2m9i_repx	0	ALAA26S	26	A		ALA	SER	0.132281
USER	2m9i_repx	0	ALAA26T	26	A		ALA	THR	2.09049
USER	2m9i_repx	0	ALAA26V	26	A		ALA	VAL	1.52205
USER	2m9i_repx	0	ALAA26W	26	A		ALA	TRP	0.459681
USER	2m9i_repx	0	ALAA26Y	26	A		ALA	TYR	-0.58036
USER	2m9i_repx	0	SERA27A	27	A		SER	ALA	0.198758
USER	2m9i_repx	0	SERA27C	27	A		SER	CYS	0.0932207
USER	2m9i_repx	0	SERA27D	27	A		SER	ASP	0.499737
USER	2m9i_repx	0	SERA27E	27	A		SER	GLU	-1.48812
USER	2m9i_repx	0	SERA27F	27	A		SER	PHE	0.155259
USER	2m9i_repx	0	SERA27G	27	A		SER	GLY	1.21782
USER	2m9i_repx	0	SERA27H	27	A		SER	HIS	0.465555
USER	2m9i_repx	0	SERA27I	27	A		SER	ILE	-0.510355
USER	2m9i_repx	0	SERA27K	27	A		SER	LYS	-0.937673
USER	2m9i_repx	0	SERA27L	27	A		SER	LEU	-0.853932
USER	2m9i_repx	0	SERA27M	27	A		SER	MET	-0.751225
USER	2m9i_repx	0	SERA27N	27	A		SER	ASN	0.571367
USER	2m9i_repx	0	SERA27P	27	A		SER	PRO	0.85954
USER	2m9i_repx	0	SERA27Q	27	A		SER	GLN	-0.938355
USER	2m9i_repx	0	SERA27R	27	A		SER	ARG	-0.372538
USER	2m9i_repx	0	SERA27T	27	A		SER	THR	-0.278053
USER	2m9i_repx	0	SERA27V	27	A		SER	VAL	-0.320027
USER	2m9i_repx	0	SERA27W	27	A		SER	TRP	0.0774801
USER	2m9i_repx	0	SERA27Y	27	A		SER	TYR	0.189188
USER	2m9i_repx	0	GLNA28A	28	A		GLN	ALA	0.496376
USER	2m9i_repx	0	GLNA28C	28	A		GLN	CYS	0.14086
USER	2m9i_repx	0	GLNA28D	28	A		GLN	ASP	-0.129181
USER	2m9i_repx	0	GLNA28E	28	A		GLN	GLU	0.29992
USER	2m9i_repx	0	GLNA28F	28	A		GLN	PHE	0.0720478
USER	2m9i_repx	0	GLNA28G	28	A		GLN	GLY	0.987898
USER	2m9i_repx	0	GLNA28H	28	A		GLN	HIS	0.130438
USER	2m9i_repx	0	GLNA28I	28	A		GLN	ILE	-0.78425
USER	2m9i_repx	0	GLNA28K	28	A		GLN	LYS	-0.110179
USER	2m9i_repx	0	GLNA28L	28	A		GLN	LEU	0.109661
USER	2m9i_repx	0	GLNA28M	28	A		GLN	MET	-0.204919
USER	2m9i_repx	0	GLNA28N	28	A		GLN	ASN	0.314036
USER	2m9i_repx	0	GLNA28P	28	A		GLN	PRO	9.02745
USER	2m9i_repx	0	GLNA28R	28	A		GLN	ARG	-0.203647
USER	2m9i_repx	0	GLNA28S	28	A		GLN	SER	0.153494
USER	2m9i_repx	0	GLNA28T	28	A		GLN	THR	-0.532749
USER	2m9i_repx	0	GLNA28V	28	A		GLN	VAL	0.181344
USER	2m9i_repx	0	GLNA28W	28	A		GLN	TRP	0.46499
USER	2m9i_repx	0	GLNA28Y	28	A		GLN	TYR	0.474641
USER	2m9i_repx	0	PHEA29A	29	A		PHE	ALA	0.805972
USER	2m9i_repx	0	PHEA29C	29	A		PHE	CYS	0.61847
USER	2m9i_repx	0	PHEA29D	29	A		PHE	ASP	0.741555
USER	2m9i_repx	0	PHEA29E	29	A		PHE	GLU	-0.432272
USER	2m9i_repx	0	PHEA29G	29	A		PHE	GLY	1.16843
USER	2m9i_repx	0	PHEA29H	29	A		PHE	HIS	0.97579
USER	2m9i_repx	0	PHEA29I	29	A		PHE	ILE	0.629712
USER	2m9i_repx	0	PHEA29K	29	A		PHE	LYS	0.640013
USER	2m9i_repx	0	PHEA29L	29	A		PHE	LEU	0.184515
USER	2m9i_repx	0	PHEA29M	29	A		PHE	MET	-0.167189
USER	2m9i_repx	0	PHEA29N	29	A		PHE	ASN	0.851703
USER	2m9i_repx	0	PHEA29P	29	A		PHE	PRO	-0.250826
USER	2m9i_repx	0	PHEA29Q	29	A		PHE	GLN	0.991914
USER	2m9i_repx	0	PHEA29R	29	A		PHE	ARG	0.310348
USER	2m9i_repx	0	PHEA29S	29	A		PHE	SER	0.765311
USER	2m9i_repx	0	PHEA29T	29	A		PHE	THR	0.356025
USER	2m9i_repx	0	PHEA29V	29	A		PHE	VAL	0.915961
USER	2m9i_repx	0	PHEA29W	29	A		PHE	TRP	-0.314901
USER	2m9i_repx	0	PHEA29Y	29	A		PHE	TYR	0.242172
USER	2m9i_repx	0	GLUA30A	30	A		GLU	ALA	0.0212083
USER	2m9i_repx	0	GLUA30C	30	A		GLU	CYS	0.0373681
USER	2m9i_repx	0	GLUA30D	30	A		GLU	ASP	0.328439
USER	2m9i_repx	0	GLUA30F	30	A		GLU	PHE	-0.389392
USER	2m9i_repx	0	GLUA30G	30	A		GLU	GLY	0.855285
USER	2m9i_repx	0	GLUA30H	30	A		GLU	HIS	0.400704
USER	2m9i_repx	0	GLUA30I	30	A		GLU	ILE	-0.668602
USER	2m9i_repx	0	GLUA30K	30	A		GLU	LYS	-0.310881
USER	2m9i_repx	0	GLUA30L	30	A		GLU	LEU	-0.803622
USER	2m9i_repx	0	GLUA30M	30	A		GLU	MET	-0.66163
USER	2m9i_repx	0	GLUA30N	30	A		GLU	ASN	0.529695
USER	2m9i_repx	0	GLUA30P	30	A		GLU	PRO	-0.523442
USER	2m9i_repx	0	GLUA30Q	30	A		GLU	GLN	0.0651859
USER	2m9i_repx	0	GLUA30R	30	A		GLU	ARG	-0.124818
USER	2m9i_repx	0	GLUA30S	30	A		GLU	SER	0.572599
USER	2m9i_repx	0	GLUA30T	30	A		GLU	THR	-0.120512
USER	2m9i_repx	0	GLUA30V	30	A		GLU	VAL	-0.42536
USER	2m9i_repx	0	GLUA30W	30	A		GLU	TRP	0.356731
USER	2m9i_repx	0	GLUA30Y	30	A		GLU	TYR	-0.165231
USER	2m9i_repx	0	ARGA31A	31	A		ARG	ALA	0.620236
USER	2m9i_repx	0	ARGA31C	31	A		ARG	CYS	0.309034
USER	2m9i_repx	0	ARGA31D	31	A		ARG	ASP	0.656752
USER	2m9i_repx	0	ARGA31E	31	A		ARG	GLU	0.247603
USER	2m9i_repx	0	ARGA31F	31	A		ARG	PHE	0.310437
USER	2m9i_repx	0	ARGA31G	31	A		ARG	GLY	0.621045
USER	2m9i_repx	0	ARGA31H	31	A		ARG	HIS	0.551016
USER	2m9i_repx	0	ARGA31I	31	A		ARG	ILE	1.01393
USER	2m9i_repx	0	ARGA31K	31	A		ARG	LYS	0.0329963
USER	2m9i_repx	0	ARGA31L	31	A		ARG	LEU	-0.118752
USER	2m9i_repx	0	ARGA31M	31	A		ARG	MET	-0.498245
USER	2m9i_repx	0	ARGA31N	31	A		ARG	ASN	0.49744
USER	2m9i_repx	0	ARGA31P	31	A		ARG	PRO	0.293498
USER	2m9i_repx	0	ARGA31Q	31	A		ARG	GLN	0.222738
USER	2m9i_repx	0	ARGA31S	31	A		ARG	SER	0.881646
USER	2m9i_repx	0	ARGA31T	31	A		ARG	THR	1.54557
USER	2m9i_repx	0	ARGA31V	31	A		ARG	VAL	1.06738
USER	2m9i_repx	0	ARGA31W	31	A		ARG	TRP	1.01265
USER	2m9i_repx	0	ARGA31Y	31	A		ARG	TYR	0.0102369
USER	2m9i_repx	0	PROA32A	32	A		PRO	ALA	2.68308
USER	2m9i_repx	0	PROA32C	32	A		PRO	CYS	3.74918
USER	2m9i_repx	0	PROA32D	32	A		PRO	ASP	8.77454
USER	2m9i_repx	0	PROA32E	32	A		PRO	GLU	8.28221
USER	2m9i_repx	0	PROA32F	32	A		PRO	PHE	14.469
USER	2m9i_repx	0	PROA32G	32	A		PRO	GLY	3.59352
USER	2m9i_repx	0	PROA32H	32	A		PRO	HIS	14.0622
USER	2m9i_repx	0	PROA32I	32	A		PRO	ILE	5.37144
USER	2m9i_repx	0	PROA32K	32	A		PRO	LYS	7.97921
USER	2m9i_repx	0	PROA32L	32	A		PRO	LEU	7.32353
USER	2m9i_repx	0	PROA32M	32	A		PRO	MET	3.92051
USER	2m9i_repx	0	PROA32N	32	A		PRO	ASN	6.25702
USER	2m9i_repx	0	PROA32Q	32	A		PRO	GLN	6.86523
USER	2m9i_repx	0	PROA32R	32	A		PRO	ARG	4.734
USER	2m9i_repx	0	PROA32S	32	A		PRO	SER	3.77085
USER	2m9i_repx	0	PROA32T	32	A		PRO	THR	5.35245
USER	2m9i_repx	0	PROA32V	32	A		PRO	VAL	5.12138
USER	2m9i_repx	0	PROA32W	32	A		PRO	TRP	20.6932
USER	2m9i_repx	0	PROA32Y	32	A		PRO	TYR	15.1712
USER	2m9i_repx	0	SERA33A	33	A		SER	ALA	0.296527
USER	2m9i_repx	0	SERA33C	33	A		SER	CYS	0.390409
USER	2m9i_repx	0	SERA33D	33	A		SER	ASP	-0.121321
USER	2m9i_repx	0	SERA33E	33	A		SER	GLU	-0.118324
USER	2m9i_repx	0	SERA33F	33	A		SER	PHE	-0.144721
USER	2m9i_repx	0	SERA33G	33	A		SER	GLY	0.459935
USER	2m9i_repx	0	SERA33H	33	A		SER	HIS	-0.0411566
USER	2m9i_repx	0	SERA33I	33	A		SER	ILE	2.73888
USER	2m9i_repx	0	SERA33K	33	A		SER	LYS	1.87361
USER	2m9i_repx	0	SERA33L	33	A		SER	LEU	-0.104361
USER	2m9i_repx	0	SERA33M	33	A		SER	MET	-0.469753
USER	2m9i_repx	0	SERA33N	33	A		SER	ASN	0.00587236
USER	2m9i_repx	0	SERA33P	33	A		SER	PRO	0.853495
USER	2m9i_repx	0	SERA33Q	33	A		SER	GLN	-0.160546
USER	2m9i_repx	0	SERA33R	33	A		SER	ARG	0.0929425
USER	2m9i_repx	0	SERA33T	33	A		SER	THR	1.2266
USER	2m9i_repx	0	SERA33V	33	A		SER	VAL	1.61435
USER	2m9i_repx	0	SERA33W	33	A		SER	TRP	0.364818
USER	2m9i_repx	0	SERA33Y	33	A		SER	TYR	-0.657868
USER	2m9i_repx	0	GLYA34A	34	A		GLY	ALA	1.71073
USER	2m9i_repx	0	GLYA34C	34	A		GLY	CYS	2.1244
USER	2m9i_repx	0	GLYA34D	34	A		GLY	ASP	2.12614
USER	2m9i_repx	0	GLYA34E	34	A		GLY	GLU	2.76312
USER	2m9i_repx	0	GLYA34F	34	A		GLY	PHE	2.22136
USER	2m9i_repx	0	GLYA34H	34	A		GLY	HIS	2.37319
USER	2m9i_repx	0	GLYA34I	34	A		GLY	ILE	3.01225
USER	2m9i_repx	0	GLYA34K	34	A		GLY	LYS	2.22324
USER	2m9i_repx	0	GLYA34L	34	A		GLY	LEU	2.44069
USER	2m9i_repx	0	GLYA34M	34	A		GLY	MET	2.19431
USER	2m9i_repx	0	GLYA34N	34	A		GLY	ASN	2.22095
USER	2m9i_repx	0	GLYA34P	34	A		GLY	PRO	6.54175
USER	2m9i_repx	0	GLYA34Q	34	A		GLY	GLN	2.19054
USER	2m9i_repx	0	GLYA34R	34	A		GLY	ARG	2.1561
USER	2m9i_repx	0	GLYA34S	34	A		GLY	SER	2.07109
USER	2m9i_repx	0	GLYA34T	34	A		GLY	THR	2.46443
USER	2m9i_repx	0	GLYA34V	34	A		GLY	VAL	2.97513
USER	2m9i_repx	0	GLYA34W	34	A		GLY	TRP	2.33785
USER	2m9i_repx	0	GLYA34Y	34	A		GLY	TYR	2.32046
