## Supplementary material for "Validating folding energy estimates as a method for variant interpretation": pin1_2m9j_ddg_background.csv

source	pdb	score	pdb_mut	pdb_rid	pdb_chain	gene_no	mut_from	mut_to	ddg
USER	2m9j_repx	0	LYSA1A	1	A		LYS	ALA	0.516607
USER	2m9j_repx	0	LYSA1C	1	A		LYS	CYS	0.503975
USER	2m9j_repx	0	LYSA1D	1	A		LYS	ASP	0.834912
USER	2m9j_repx	0	LYSA1E	1	A		LYS	GLU	0.697255
USER	2m9j_repx	0	LYSA1F	1	A		LYS	PHE	-0.0635111
USER	2m9j_repx	0	LYSA1G	1	A		LYS	GLY	0.755997
USER	2m9j_repx	0	LYSA1H	1	A		LYS	HIS	0.620275
USER	2m9j_repx	0	LYSA1I	1	A		LYS	ILE	0.610563
USER	2m9j_repx	0	LYSA1L	1	A		LYS	LEU	0.0334387
USER	2m9j_repx	0	LYSA1M	1	A		LYS	MET	-0.0748479
USER	2m9j_repx	0	LYSA1N	1	A		LYS	ASN	0.393452
USER	2m9j_repx	0	LYSA1P	1	A		LYS	PRO	2.58232
USER	2m9j_repx	0	LYSA1Q	1	A		LYS	GLN	0.485333
USER	2m9j_repx	0	LYSA1R	1	A		LYS	ARG	-0.298925
USER	2m9j_repx	0	LYSA1S	1	A		LYS	SER	0.55522
USER	2m9j_repx	0	LYSA1T	1	A		LYS	THR	0.398031
USER	2m9j_repx	0	LYSA1V	1	A		LYS	VAL	0.9391
USER	2m9j_repx	0	LYSA1W	1	A		LYS	TRP	0.242615
USER	2m9j_repx	0	LYSA1Y	1	A		LYS	TYR	0.103304
USER	2m9j_repx	0	LEUA2A	2	A		LEU	ALA	1.08517
USER	2m9j_repx	0	LEUA2C	2	A		LEU	CYS	1.16051
USER	2m9j_repx	0	LEUA2D	2	A		LEU	ASP	1.43867
USER	2m9j_repx	0	LEUA2E	2	A		LEU	GLU	1.13125
USER	2m9j_repx	0	LEUA2F	2	A		LEU	PHE	0.293179
USER	2m9j_repx	0	LEUA2G	2	A		LEU	GLY	1.29925
USER	2m9j_repx	0	LEUA2H	2	A		LEU	HIS	1.60555
USER	2m9j_repx	0	LEUA2I	2	A		LEU	ILE	4.18735
USER	2m9j_repx	0	LEUA2K	2	A		LEU	LYS	1.01781
USER	2m9j_repx	0	LEUA2M	2	A		LEU	MET	-0.176008
USER	2m9j_repx	0	LEUA2N	2	A		LEU	ASN	1.6205
USER	2m9j_repx	0	LEUA2P	2	A		LEU	PRO	1.99528
USER	2m9j_repx	0	LEUA2Q	2	A		LEU	GLN	0.98434
USER	2m9j_repx	0	LEUA2R	2	A		LEU	ARG	1.07938
USER	2m9j_repx	0	LEUA2S	2	A		LEU	SER	1.86977
USER	2m9j_repx	0	LEUA2T	2	A		LEU	THR	5.0597
USER	2m9j_repx	0	LEUA2V	2	A		LEU	VAL	3.81471
USER	2m9j_repx	0	LEUA2W	2	A		LEU	TRP	0.909415
USER	2m9j_repx	0	LEUA2Y	2	A		LEU	TYR	0.269244
USER	2m9j_repx	0	PROA3A	3	A		PRO	ALA	1.38916
USER	2m9j_repx	0	PROA3C	3	A		PRO	CYS	1.0337
USER	2m9j_repx	0	PROA3D	3	A		PRO	ASP	1.45145
USER	2m9j_repx	0	PROA3E	3	A		PRO	GLU	0.978396
USER	2m9j_repx	0	PROA3F	3	A		PRO	PHE	1.40394
USER	2m9j_repx	0	PROA3G	3	A		PRO	GLY	1.5823
USER	2m9j_repx	0	PROA3H	3	A		PRO	HIS	1.72314
USER	2m9j_repx	0	PROA3I	3	A		PRO	ILE	1.18169
USER	2m9j_repx	0	PROA3K	3	A		PRO	LYS	0.86224
USER	2m9j_repx	0	PROA3L	3	A		PRO	LEU	1.37972
USER	2m9j_repx	0	PROA3M	3	A		PRO	MET	0.245982
USER	2m9j_repx	0	PROA3N	3	A		PRO	ASN	1.6408
USER	2m9j_repx	0	PROA3Q	3	A		PRO	GLN	1.22893
USER	2m9j_repx	0	PROA3R	3	A		PRO	ARG	0.847866
USER	2m9j_repx	0	PROA3S	3	A		PRO	SER	1.538
USER	2m9j_repx	0	PROA3T	3	A		PRO	THR	2.2887
USER	2m9j_repx	0	PROA3V	3	A		PRO	VAL	1.5717
USER	2m9j_repx	0	PROA3W	3	A		PRO	TRP	1.49448
USER	2m9j_repx	0	PROA3Y	3	A		PRO	TYR	1.48283
USER	2m9j_repx	0	PROA4A	4	A		PRO	ALA	1.02077
USER	2m9j_repx	0	PROA4C	4	A		PRO	CYS	1.2466
USER	2m9j_repx	0	PROA4D	4	A		PRO	ASP	1.06474
USER	2m9j_repx	0	PROA4E	4	A		PRO	GLU	0.738151
USER	2m9j_repx	0	PROA4F	4	A		PRO	PHE	0.504898
USER	2m9j_repx	0	PROA4G	4	A		PRO	GLY	1.37677
USER	2m9j_repx	0	PROA4H	4	A		PRO	HIS	1.04018
USER	2m9j_repx	0	PROA4I	4	A		PRO	ILE	0.974383
USER	2m9j_repx	0	PROA4K	4	A		PRO	LYS	0.871089
USER	2m9j_repx	0	PROA4L	4	A		PRO	LEU	0.972728
USER	2m9j_repx	0	PROA4M	4	A		PRO	MET	0.589498
USER	2m9j_repx	0	PROA4N	4	A		PRO	ASN	1.20654
USER	2m9j_repx	0	PROA4Q	4	A		PRO	GLN	0.770253
USER	2m9j_repx	0	PROA4R	4	A		PRO	ARG	0.981295
USER	2m9j_repx	0	PROA4S	4	A		PRO	SER	1.17703
USER	2m9j_repx	0	PROA4T	4	A		PRO	THR	1.08529
USER	2m9j_repx	0	PROA4V	4	A		PRO	VAL	1.08046
USER	2m9j_repx	0	PROA4W	4	A		PRO	TRP	0.432546
USER	2m9j_repx	0	PROA4Y	4	A		PRO	TYR	0.523889
USER	2m9j_repx	0	GLYA5A	5	A		GLY	ALA	4.446
USER	2m9j_repx	0	GLYA5C	5	A		GLY	CYS	7.72225
USER	2m9j_repx	0	GLYA5D	5	A		GLY	ASP	12.3841
USER	2m9j_repx	0	GLYA5E	5	A		GLY	GLU	11.426
USER	2m9j_repx	0	GLYA5F	5	A		GLY	PHE	16.5597
USER	2m9j_repx	0	GLYA5H	5	A		GLY	HIS	15.3837
USER	2m9j_repx	0	GLYA5I	5	A		GLY	ILE	14.5857
USER	2m9j_repx	0	GLYA5K	5	A		GLY	LYS	12.5416
USER	2m9j_repx	0	GLYA5L	5	A		GLY	LEU	13.4816
USER	2m9j_repx	0	GLYA5M	5	A		GLY	MET	10.1693
USER	2m9j_repx	0	GLYA5N	5	A		GLY	ASN	12.0724
USER	2m9j_repx	0	GLYA5P	5	A		GLY	PRO	7.61837
USER	2m9j_repx	0	GLYA5Q	5	A		GLY	GLN	12.0532
USER	2m9j_repx	0	GLYA5R	5	A		GLY	ARG	12.0296
USER	2m9j_repx	0	GLYA5S	5	A		GLY	SER	7.95342
USER	2m9j_repx	0	GLYA5T	5	A		GLY	THR	12.4042
USER	2m9j_repx	0	GLYA5V	5	A		GLY	VAL	12.0761
USER	2m9j_repx	0	GLYA5W	5	A		GLY	TRP	18.104
USER	2m9j_repx	0	GLYA5Y	5	A		GLY	TYR	16.7799
USER	2m9j_repx	0	TRPA6A	6	A		TRP	ALA	3.66591
USER	2m9j_repx	0	TRPA6C	6	A		TRP	CYS	3.45314
USER	2m9j_repx	0	TRPA6D	6	A		TRP	ASP	4.08211
USER	2m9j_repx	0	TRPA6E	6	A		TRP	GLU	3.45799
USER	2m9j_repx	0	TRPA6F	6	A		TRP	PHE	-0.55328
USER	2m9j_repx	0	TRPA6G	6	A		TRP	GLY	5.33687
USER	2m9j_repx	0	TRPA6H	6	A		TRP	HIS	2.39136
USER	2m9j_repx	0	TRPA6I	6	A		TRP	ILE	4.06359
USER	2m9j_repx	0	TRPA6K	6	A		TRP	LYS	3.69016
USER	2m9j_repx	0	TRPA6L	6	A		TRP	LEU	2.19615
USER	2m9j_repx	0	TRPA6M	6	A		TRP	MET	0.893804
USER	2m9j_repx	0	TRPA6N	6	A		TRP	ASN	3.81619
USER	2m9j_repx	0	TRPA6P	6	A		TRP	PRO	5.26605
USER	2m9j_repx	0	TRPA6Q	6	A		TRP	GLN	3.51727
USER	2m9j_repx	0	TRPA6R	6	A		TRP	ARG	3.80086
USER	2m9j_repx	0	TRPA6S	6	A		TRP	SER	4.30261
USER	2m9j_repx	0	TRPA6T	6	A		TRP	THR	2.89227
USER	2m9j_repx	0	TRPA6V	6	A		TRP	VAL	4.36531
USER	2m9j_repx	0	TRPA6Y	6	A		TRP	TYR	-0.395198
USER	2m9j_repx	0	GLUA7A	7	A		GLU	ALA	0.434423
USER	2m9j_repx	0	GLUA7C	7	A		GLU	CYS	0.289263
USER	2m9j_repx	0	GLUA7D	7	A		GLU	ASP	0.565334
USER	2m9j_repx	0	GLUA7F	7	A		GLU	PHE	0.165523
USER	2m9j_repx	0	GLUA7G	7	A		GLU	GLY	1.12357
USER	2m9j_repx	0	GLUA7H	7	A		GLU	HIS	0.513762
USER	2m9j_repx	0	GLUA7I	7	A		GLU	ILE	-0.53639
USER	2m9j_repx	0	GLUA7K	7	A		GLU	LYS	0.219588
USER	2m9j_repx	0	GLUA7L	7	A		GLU	LEU	0.395929
USER	2m9j_repx	0	GLUA7M	7	A		GLU	MET	-0.92314
USER	2m9j_repx	0	GLUA7N	7	A		GLU	ASN	0.952034
USER	2m9j_repx	0	GLUA7P	7	A		GLU	PRO	5.97128
USER	2m9j_repx	0	GLUA7Q	7	A		GLU	GLN	0.00321321
USER	2m9j_repx	0	GLUA7R	7	A		GLU	ARG	-0.603727
USER	2m9j_repx	0	GLUA7S	7	A		GLU	SER	0.338016
USER	2m9j_repx	0	GLUA7T	7	A		GLU	THR	0.291686
USER	2m9j_repx	0	GLUA7V	7	A		GLU	VAL	0.127327
USER	2m9j_repx	0	GLUA7W	7	A		GLU	TRP	0.484711
USER	2m9j_repx	0	GLUA7Y	7	A		GLU	TYR	0.239978
USER	2m9j_repx	0	LYSA8A	8	A		LYS	ALA	0.710392
USER	2m9j_repx	0	LYSA8C	8	A		LYS	CYS	0.691451
USER	2m9j_repx	0	LYSA8D	8	A		LYS	ASP	1.86492
USER	2m9j_repx	0	LYSA8E	8	A		LYS	GLU	1.01849
USER	2m9j_repx	0	LYSA8F	8	A		LYS	PHE	1.04334
USER	2m9j_repx	0	LYSA8G	8	A		LYS	GLY	1.77385
USER	2m9j_repx	0	LYSA8H	8	A		LYS	HIS	1.60979
USER	2m9j_repx	0	LYSA8I	8	A		LYS	ILE	-0.198383
USER	2m9j_repx	0	LYSA8L	8	A		LYS	LEU	0.559056
USER	2m9j_repx	0	LYSA8M	8	A		LYS	MET	-0.679709
USER	2m9j_repx	0	LYSA8N	8	A		LYS	ASN	1.67406
USER	2m9j_repx	0	LYSA8P	8	A		LYS	PRO	-0.365172
USER	2m9j_repx	0	LYSA8Q	8	A		LYS	GLN	0.86899
USER	2m9j_repx	0	LYSA8R	8	A		LYS	ARG	0.327805
USER	2m9j_repx	0	LYSA8S	8	A		LYS	SER	1.59516
USER	2m9j_repx	0	LYSA8T	8	A		LYS	THR	1.74401
USER	2m9j_repx	0	LYSA8V	8	A		LYS	VAL	0.23663
USER	2m9j_repx	0	LYSA8W	8	A		LYS	TRP	1.09538
USER	2m9j_repx	0	LYSA8Y	8	A		LYS	TYR	1.04656
USER	2m9j_repx	0	ARGA9A	9	A		ARG	ALA	1.09146
USER	2m9j_repx	0	ARGA9C	9	A		ARG	CYS	1.15623
USER	2m9j_repx	0	ARGA9D	9	A		ARG	ASP	1.23168
USER	2m9j_repx	0	ARGA9E	9	A		ARG	GLU	0.249236
USER	2m9j_repx	0	ARGA9F	9	A		ARG	PHE	1.17585
USER	2m9j_repx	0	ARGA9G	9	A		ARG	GLY	2.38364
USER	2m9j_repx	0	ARGA9H	9	A		ARG	HIS	1.1726
USER	2m9j_repx	0	ARGA9I	9	A		ARG	ILE	2.96529
USER	2m9j_repx	0	ARGA9K	9	A		ARG	LYS	0.361834
USER	2m9j_repx	0	ARGA9L	9	A		ARG	LEU	0.0111804
USER	2m9j_repx	0	ARGA9M	9	A		ARG	MET	-0.168904
USER	2m9j_repx	0	ARGA9N	9	A		ARG	ASN	0.689907
USER	2m9j_repx	0	ARGA9P	9	A		ARG	PRO	11.1108
USER	2m9j_repx	0	ARGA9Q	9	A		ARG	GLN	0.912282
USER	2m9j_repx	0	ARGA9S	9	A		ARG	SER	1.28775
USER	2m9j_repx	0	ARGA9T	9	A		ARG	THR	1.68921
USER	2m9j_repx	0	ARGA9V	9	A		ARG	VAL	3.36224
USER	2m9j_repx	0	ARGA9W	9	A		ARG	TRP	1.62741
USER	2m9j_repx	0	ARGA9Y	9	A		ARG	TYR	-0.553624
USER	2m9j_repx	0	META10A	10	A		MET	ALA	1.90612
USER	2m9j_repx	0	META10C	10	A		MET	CYS	1.48378
USER	2m9j_repx	0	META10D	10	A		MET	ASP	2.59986
USER	2m9j_repx	0	META10E	10	A		MET	GLU	1.35533
USER	2m9j_repx	0	META10F	10	A		MET	PHE	0.428093
USER	2m9j_repx	0	META10G	10	A		MET	GLY	2.97457
USER	2m9j_repx	0	META10H	10	A		MET	HIS	1.36892
USER	2m9j_repx	0	META10I	10	A		MET	ILE	-0.22181
USER	2m9j_repx	0	META10K	10	A		MET	LYS	0.454747
USER	2m9j_repx	0	META10L	10	A		MET	LEU	0.223545
USER	2m9j_repx	0	META10N	10	A		MET	ASN	2.36235
USER	2m9j_repx	0	META10P	10	A		MET	PRO	2.51907
USER	2m9j_repx	0	META10Q	10	A		MET	GLN	0.788825
USER	2m9j_repx	0	META10R	10	A		MET	ARG	0.392512
USER	2m9j_repx	0	META10S	10	A		MET	SER	2.09081
USER	2m9j_repx	0	META10T	10	A		MET	THR	1.20394
USER	2m9j_repx	0	META10V	10	A		MET	VAL	0.201359
USER	2m9j_repx	0	META10W	10	A		MET	TRP	0.847222
USER	2m9j_repx	0	META10Y	10	A		MET	TYR	0.775633
USER	2m9j_repx	0	PHEA11A	11	A		PHE	ALA	2.00798
USER	2m9j_repx	0	PHEA11C	11	A		PHE	CYS	1.98615
USER	2m9j_repx	0	PHEA11D	11	A		PHE	ASP	-0.17721
USER	2m9j_repx	0	PHEA11E	11	A		PHE	GLU	0.106271
USER	2m9j_repx	0	PHEA11G	11	A		PHE	GLY	2.18983
USER	2m9j_repx	0	PHEA11H	11	A		PHE	HIS	1.75008
USER	2m9j_repx	0	PHEA11I	11	A		PHE	ILE	0.398236
USER	2m9j_repx	0	PHEA11K	11	A		PHE	LYS	1.26053
USER	2m9j_repx	0	PHEA11L	11	A		PHE	LEU	0.476942
USER	2m9j_repx	0	PHEA11M	11	A		PHE	MET	0.503294
USER	2m9j_repx	0	PHEA11N	11	A		PHE	ASN	0.463856
USER	2m9j_repx	0	PHEA11P	11	A		PHE	PRO	1.91874
USER	2m9j_repx	0	PHEA11Q	11	A		PHE	GLN	1.21089
USER	2m9j_repx	0	PHEA11R	11	A		PHE	ARG	0.0910262
USER	2m9j_repx	0	PHEA11S	11	A		PHE	SER	2.3128
USER	2m9j_repx	0	PHEA11T	11	A		PHE	THR	2.25627
USER	2m9j_repx	0	PHEA11V	11	A		PHE	VAL	0.650819
USER	2m9j_repx	0	PHEA11W	11	A		PHE	TRP	0.546098
USER	2m9j_repx	0	PHEA11Y	11	A		PHE	TYR	0.672876
USER	2m9j_repx	0	ARGA12A	12	A		ARG	ALA	0.127673
USER	2m9j_repx	0	ARGA12C	12	A		ARG	CYS	0.517583
USER	2m9j_repx	0	ARGA12D	12	A		ARG	ASP	-0.503031
USER	2m9j_repx	0	ARGA12E	12	A		ARG	GLU	-0.630843
USER	2m9j_repx	0	ARGA12F	12	A		ARG	PHE	0.263959
USER	2m9j_repx	0	ARGA12G	12	A		ARG	GLY	0.408889
USER	2m9j_repx	0	ARGA12H	12	A		ARG	HIS	0.121551
USER	2m9j_repx	0	ARGA12I	12	A		ARG	ILE	0.545521
USER	2m9j_repx	0	ARGA12K	12	A		ARG	LYS	0.112074
USER	2m9j_repx	0	ARGA12L	12	A		ARG	LEU	0.280628
USER	2m9j_repx	0	ARGA12M	12	A		ARG	MET	0.147278
USER	2m9j_repx	0	ARGA12N	12	A		ARG	ASN	0.104051
USER	2m9j_repx	0	ARGA12P	12	A		ARG	PRO	-1.2612
USER	2m9j_repx	0	ARGA12Q	12	A		ARG	GLN	-0.00581131
USER	2m9j_repx	0	ARGA12S	12	A		ARG	SER	0.23179
USER	2m9j_repx	0	ARGA12T	12	A		ARG	THR	0.535715
USER	2m9j_repx	0	ARGA12V	12	A		ARG	VAL	0.62409
USER	2m9j_repx	0	ARGA12W	12	A		ARG	TRP	0.254957
USER	2m9j_repx	0	ARGA12Y	12	A		ARG	TYR	0.314814
USER	2m9j_repx	0	SERA13A	13	A		SER	ALA	-1.41458
USER	2m9j_repx	0	SERA13C	13	A		SER	CYS	-1.7439
USER	2m9j_repx	0	SERA13D	13	A		SER	ASP	-1.69624
USER	2m9j_repx	0	SERA13E	13	A		SER	GLU	-0.0756654
USER	2m9j_repx	0	SERA13F	13	A		SER	PHE	-0.104807
USER	2m9j_repx	0	SERA13G	13	A		SER	GLY	-2.76657
USER	2m9j_repx	0	SERA13H	13	A		SER	HIS	-0.0295236
USER	2m9j_repx	0	SERA13I	13	A		SER	ILE	1.94226
USER	2m9j_repx	0	SERA13K	13	A		SER	LYS	-1.77184
USER	2m9j_repx	0	SERA13L	13	A		SER	LEU	0.0620147
USER	2m9j_repx	0	SERA13M	13	A		SER	MET	-0.0795041
USER	2m9j_repx	0	SERA13N	13	A		SER	ASN	-1.80376
USER	2m9j_repx	0	SERA13P	13	A		SER	PRO	3.67138
USER	2m9j_repx	0	SERA13Q	13	A		SER	GLN	-0.0517862
USER	2m9j_repx	0	SERA13R	13	A		SER	ARG	-1.86294
USER	2m9j_repx	0	SERA13T	13	A		SER	THR	-0.302694
USER	2m9j_repx	0	SERA13V	13	A		SER	VAL	1.90516
USER	2m9j_repx	0	SERA13W	13	A		SER	TRP	-0.0807416
USER	2m9j_repx	0	SERA13Y	13	A		SER	TYR	-0.0878339
USER	2m9j_repx	0	ASNA14A	14	A		ASN	ALA	0.272469
USER	2m9j_repx	0	ASNA14C	14	A		ASN	CYS	-0.304817
USER	2m9j_repx	0	ASNA14D	14	A		ASN	ASP	-0.563162
USER	2m9j_repx	0	ASNA14E	14	A		ASN	GLU	-0.621012
USER	2m9j_repx	0	ASNA14F	14	A		ASN	PHE	0.0154346
USER	2m9j_repx	0	ASNA14G	14	A		ASN	GLY	0.0901738
USER	2m9j_repx	0	ASNA14H	14	A		ASN	HIS	-0.286149
USER	2m9j_repx	0	ASNA14I	14	A		ASN	ILE	-1.06246
USER	2m9j_repx	0	ASNA14K	14	A		ASN	LYS	-0.95824
USER	2m9j_repx	0	ASNA14L	14	A		ASN	LEU	-1.50747
USER	2m9j_repx	0	ASNA14M	14	A		ASN	MET	-1.46772
USER	2m9j_repx	0	ASNA14P	14	A		ASN	PRO	0.939941
USER	2m9j_repx	0	ASNA14Q	14	A		ASN	GLN	-0.663045
USER	2m9j_repx	0	ASNA14R	14	A		ASN	ARG	-1.64568
USER	2m9j_repx	0	ASNA14S	14	A		ASN	SER	-0.713787
USER	2m9j_repx	0	ASNA14T	14	A		ASN	THR	-0.138506
USER	2m9j_repx	0	ASNA14V	14	A		ASN	VAL	-0.420249
USER	2m9j_repx	0	ASNA14W	14	A		ASN	TRP	0.491281
USER	2m9j_repx	0	ASNA14Y	14	A		ASN	TYR	0.0136259
USER	2m9j_repx	0	GLYA15A	15	A		GLY	ALA	3.54537
USER	2m9j_repx	0	GLYA15C	15	A		GLY	CYS	3.2722
USER	2m9j_repx	0	GLYA15D	15	A		GLY	ASP	3.53238
USER	2m9j_repx	0	GLYA15E	15	A		GLY	GLU	3.52554
USER	2m9j_repx	0	GLYA15F	15	A		GLY	PHE	3.45699
USER	2m9j_repx	0	GLYA15H	15	A		GLY	HIS	3.53081
USER	2m9j_repx	0	GLYA15I	15	A		GLY	ILE	4.25688
USER	2m9j_repx	0	GLYA15K	15	A		GLY	LYS	2.89341
USER	2m9j_repx	0	GLYA15L	15	A		GLY	LEU	3.44479
USER	2m9j_repx	0	GLYA15M	15	A		GLY	MET	3.1985
USER	2m9j_repx	0	GLYA15N	15	A		GLY	ASN	3.2493
USER	2m9j_repx	0	GLYA15P	15	A		GLY	PRO	5.29155
USER	2m9j_repx	0	GLYA15Q	15	A		GLY	GLN	3.08792
USER	2m9j_repx	0	GLYA15R	15	A		GLY	ARG	2.92315
USER	2m9j_repx	0	GLYA15S	15	A		GLY	SER	3.67375
USER	2m9j_repx	0	GLYA15T	15	A		GLY	THR	4.29152
USER	2m9j_repx	0	GLYA15V	15	A		GLY	VAL	4.36175
USER	2m9j_repx	0	GLYA15W	15	A		GLY	TRP	3.40741
USER	2m9j_repx	0	GLYA15Y	15	A		GLY	TYR	3.44457
USER	2m9j_repx	0	THRA16A	16	A		THR	ALA	-1.01476
USER	2m9j_repx	0	THRA16C	16	A		THR	CYS	-0.553438
USER	2m9j_repx	0	THRA16D	16	A		THR	ASP	-1.23225
USER	2m9j_repx	0	THRA16E	16	A		THR	GLU	-1.73462
USER	2m9j_repx	0	THRA16F	16	A		THR	PHE	-1.04642
USER	2m9j_repx	0	THRA16G	16	A		THR	GLY	-0.344666
USER	2m9j_repx	0	THRA16H	16	A		THR	HIS	-0.681587
USER	2m9j_repx	0	THRA16I	16	A		THR	ILE	-0.9226
USER	2m9j_repx	0	THRA16K	16	A		THR	LYS	-1.66819
USER	2m9j_repx	0	THRA16L	16	A		THR	LEU	-1.48531
USER	2m9j_repx	0	THRA16M	16	A		THR	MET	-1.76534
USER	2m9j_repx	0	THRA16N	16	A		THR	ASN	-0.778209
USER	2m9j_repx	0	THRA16P	16	A		THR	PRO	-1.04049
USER	2m9j_repx	0	THRA16Q	16	A		THR	GLN	-1.11819
USER	2m9j_repx	0	THRA16R	16	A		THR	ARG	-1.74529
USER	2m9j_repx	0	THRA16S	16	A		THR	SER	-0.594015
USER	2m9j_repx	0	THRA16V	16	A		THR	VAL	-0.232369
USER	2m9j_repx	0	THRA16W	16	A		THR	TRP	-0.713963
USER	2m9j_repx	0	THRA16Y	16	A		THR	TYR	-1.0725
USER	2m9j_repx	0	VALA17A	17	A		VAL	ALA	1.63852
USER	2m9j_repx	0	VALA17C	17	A		VAL	CYS	0.882698
USER	2m9j_repx	0	VALA17D	17	A		VAL	ASP	2.11189
USER	2m9j_repx	0	VALA17E	17	A		VAL	GLU	1.02156
USER	2m9j_repx	0	VALA17F	17	A		VAL	PHE	1.02926
USER	2m9j_repx	0	VALA17G	17	A		VAL	GLY	2.12445
USER	2m9j_repx	0	VALA17H	17	A		VAL	HIS	1.65054
USER	2m9j_repx	0	VALA17I	17	A		VAL	ILE	-0.0543087
USER	2m9j_repx	0	VALA17K	17	A		VAL	LYS	0.0497506
USER	2m9j_repx	0	VALA17L	17	A		VAL	LEU	0.41408
USER	2m9j_repx	0	VALA17M	17	A		VAL	MET	0.0639012
USER	2m9j_repx	0	VALA17N	17	A		VAL	ASN	1.7336
USER	2m9j_repx	0	VALA17P	17	A		VAL	PRO	2.46793
USER	2m9j_repx	0	VALA17Q	17	A		VAL	GLN	0.466451
USER	2m9j_repx	0	VALA17R	17	A		VAL	ARG	0.243604
USER	2m9j_repx	0	VALA17S	17	A		VAL	SER	1.61176
USER	2m9j_repx	0	VALA17T	17	A		VAL	THR	0.98179
USER	2m9j_repx	0	VALA17W	17	A		VAL	TRP	1.37142
USER	2m9j_repx	0	VALA17Y	17	A		VAL	TYR	1.09778
USER	2m9j_repx	0	TYRA18A	18	A		TYR	ALA	2.38192
USER	2m9j_repx	0	TYRA18C	18	A		TYR	CYS	2.01558
USER	2m9j_repx	0	TYRA18D	18	A		TYR	ASP	3.24991
USER	2m9j_repx	0	TYRA18E	18	A		TYR	GLU	3.36699
USER	2m9j_repx	0	TYRA18F	18	A		TYR	PHE	0.365691
USER	2m9j_repx	0	TYRA18G	18	A		TYR	GLY	2.50486
USER	2m9j_repx	0	TYRA18H	18	A		TYR	HIS	0.783278
USER	2m9j_repx	0	TYRA18I	18	A		TYR	ILE	2.40018
USER	2m9j_repx	0	TYRA18K	18	A		TYR	LYS	2.61823
USER	2m9j_repx	0	TYRA18L	18	A		TYR	LEU	-0.258947
USER	2m9j_repx	0	TYRA18M	18	A		TYR	MET	0.096238
USER	2m9j_repx	0	TYRA18N	18	A		TYR	ASN	2.29059
USER	2m9j_repx	0	TYRA18P	18	A		TYR	PRO	3.69044
USER	2m9j_repx	0	TYRA18Q	18	A		TYR	GLN	2.28573
USER	2m9j_repx	0	TYRA18R	18	A		TYR	ARG	3.25836
USER	2m9j_repx	0	TYRA18S	18	A		TYR	SER	3.44568
USER	2m9j_repx	0	TYRA18T	18	A		TYR	THR	5.59527
USER	2m9j_repx	0	TYRA18V	18	A		TYR	VAL	2.95697
USER	2m9j_repx	0	TYRA18W	18	A		TYR	TRP	2.96728
USER	2m9j_repx	0	TYRA19A	19	A		TYR	ALA	3.9061
USER	2m9j_repx	0	TYRA19C	19	A		TYR	CYS	3.86985
USER	2m9j_repx	0	TYRA19D	19	A		TYR	ASP	7.21113
USER	2m9j_repx	0	TYRA19E	19	A		TYR	GLU	6.90109
USER	2m9j_repx	0	TYRA19F	19	A		TYR	PHE	0.549594
USER	2m9j_repx	0	TYRA19G	19	A		TYR	GLY	5.92147
USER	2m9j_repx	0	TYRA19H	19	A		TYR	HIS	4.61027
USER	2m9j_repx	0	TYRA19I	19	A		TYR	ILE	2.4155
USER	2m9j_repx	0	TYRA19K	19	A		TYR	LYS	4.66401
USER	2m9j_repx	0	TYRA19L	19	A		TYR	LEU	3.20018
USER	2m9j_repx	0	TYRA19M	19	A		TYR	MET	2.28789
USER	2m9j_repx	0	TYRA19N	19	A		TYR	ASN	5.28227
USER	2m9j_repx	0	TYRA19P	19	A		TYR	PRO	7.39477
USER	2m9j_repx	0	TYRA19Q	19	A		TYR	GLN	5.14529
USER	2m9j_repx	0	TYRA19R	19	A		TYR	ARG	5.31768
USER	2m9j_repx	0	TYRA19S	19	A		TYR	SER	4.2667
USER	2m9j_repx	0	TYRA19T	19	A		TYR	THR	2.84497
USER	2m9j_repx	0	TYRA19V	19	A		TYR	VAL	2.44961
USER	2m9j_repx	0	TYRA19W	19	A		TYR	TRP	1.99018
USER	2m9j_repx	0	PHEA20A	20	A		PHE	ALA	2.36962
USER	2m9j_repx	0	PHEA20C	20	A		PHE	CYS	2.22367
USER	2m9j_repx	0	PHEA20D	20	A		PHE	ASP	3.28624
USER	2m9j_repx	0	PHEA20E	20	A		PHE	GLU	1.37131
USER	2m9j_repx	0	PHEA20G	20	A		PHE	GLY	3.347
USER	2m9j_repx	0	PHEA20H	20	A		PHE	HIS	2.18844
USER	2m9j_repx	0	PHEA20I	20	A		PHE	ILE	2.25444
USER	2m9j_repx	0	PHEA20K	20	A		PHE	LYS	1.54176
USER	2m9j_repx	0	PHEA20L	20	A		PHE	LEU	1.24859
USER	2m9j_repx	0	PHEA20M	20	A		PHE	MET	0.902242
USER	2m9j_repx	0	PHEA20N	20	A		PHE	ASN	2.80925
USER	2m9j_repx	0	PHEA20P	20	A		PHE	PRO	9.81377
USER	2m9j_repx	0	PHEA20Q	20	A		PHE	GLN	2.10123
USER	2m9j_repx	0	PHEA20R	20	A		PHE	ARG	2.96852
USER	2m9j_repx	0	PHEA20S	20	A		PHE	SER	3.22629
USER	2m9j_repx	0	PHEA20T	20	A		PHE	THR	2.53431
USER	2m9j_repx	0	PHEA20V	20	A		PHE	VAL	1.89511
USER	2m9j_repx	0	PHEA20W	20	A		PHE	TRP	1.19331
USER	2m9j_repx	0	PHEA20Y	20	A		PHE	TYR	0.346051
USER	2m9j_repx	0	ASNA21A	21	A		ASN	ALA	0.768224
USER	2m9j_repx	0	ASNA21C	21	A		ASN	CYS	0.27154
USER	2m9j_repx	0	ASNA21D	21	A		ASN	ASP	0.613893
USER	2m9j_repx	0	ASNA21E	21	A		ASN	GLU	0.740087
USER	2m9j_repx	0	ASNA21F	21	A		ASN	PHE	4.75074
USER	2m9j_repx	0	ASNA21G	21	A		ASN	GLY	1.83974
USER	2m9j_repx	0	ASNA21H	21	A		ASN	HIS	2.88676
USER	2m9j_repx	0	ASNA21I	21	A		ASN	ILE	4.17215
USER	2m9j_repx	0	ASNA21K	21	A		ASN	LYS	0.511789
USER	2m9j_repx	0	ASNA21L	21	A		ASN	LEU	-1.50898
USER	2m9j_repx	0	ASNA21M	21	A		ASN	MET	-1.3115
USER	2m9j_repx	0	ASNA21P	21	A		ASN	PRO	9.09295
USER	2m9j_repx	0	ASNA21Q	21	A		ASN	GLN	0.736501
USER	2m9j_repx	0	ASNA21R	21	A		ASN	ARG	-0.190775
USER	2m9j_repx	0	ASNA21S	21	A		ASN	SER	0.996845
USER	2m9j_repx	0	ASNA21T	21	A		ASN	THR	3.89741
USER	2m9j_repx	0	ASNA21V	21	A		ASN	VAL	3.98095
USER	2m9j_repx	0	ASNA21W	21	A		ASN	TRP	7.50059
USER	2m9j_repx	0	ASNA21Y	21	A		ASN	TYR	5.74416
USER	2m9j_repx	0	HISA22A	22	A		HIS	ALA	0.139383
USER	2m9j_repx	0	HISA22C	22	A		HIS	CYS	0.0833461
USER	2m9j_repx	0	HISA22D	22	A		HIS	ASP	-0.209169
USER	2m9j_repx	0	HISA22E	22	A		HIS	GLU	-0.430264
USER	2m9j_repx	0	HISA22F	22	A		HIS	PHE	-1.04706
USER	2m9j_repx	0	HISA22G	22	A		HIS	GLY	0.445997
USER	2m9j_repx	0	HISA22I	22	A		HIS	ILE	-0.394414
USER	2m9j_repx	0	HISA22K	22	A		HIS	LYS	-0.484714
USER	2m9j_repx	0	HISA22L	22	A		HIS	LEU	-1.27404
USER	2m9j_repx	0	HISA22M	22	A		HIS	MET	-1.07579
USER	2m9j_repx	0	HISA22N	22	A		HIS	ASN	0.0491887
USER	2m9j_repx	0	HISA22P	22	A		HIS	PRO	0.891149
USER	2m9j_repx	0	HISA22Q	22	A		HIS	GLN	-0.323395
USER	2m9j_repx	0	HISA22R	22	A		HIS	ARG	-0.292212
USER	2m9j_repx	0	HISA22S	22	A		HIS	SER	0.201358
USER	2m9j_repx	0	HISA22T	22	A		HIS	THR	0.877947
USER	2m9j_repx	0	HISA22V	22	A		HIS	VAL	-0.0302829
USER	2m9j_repx	0	HISA22W	22	A		HIS	TRP	-0.103876
USER	2m9j_repx	0	HISA22Y	22	A		HIS	TYR	-0.98434
USER	2m9j_repx	0	ILEA23A	23	A		ILE	ALA	0.329197
USER	2m9j_repx	0	ILEA23C	23	A		ILE	CYS	0.822067
USER	2m9j_repx	0	ILEA23D	23	A		ILE	ASP	0.279358
USER	2m9j_repx	0	ILEA23E	23	A		ILE	GLU	0.132565
USER	2m9j_repx	0	ILEA23F	23	A		ILE	PHE	0.0277838
USER	2m9j_repx	0	ILEA23G	23	A		ILE	GLY	0.939058
USER	2m9j_repx	0	ILEA23H	23	A		ILE	HIS	0.490287
USER	2m9j_repx	0	ILEA23K	23	A		ILE	LYS	-0.479612
USER	2m9j_repx	0	ILEA23L	23	A		ILE	LEU	-0.427048
USER	2m9j_repx	0	ILEA23M	23	A		ILE	MET	-0.199049
USER	2m9j_repx	0	ILEA23N	23	A		ILE	ASN	0.459138
USER	2m9j_repx	0	ILEA23P	23	A		ILE	PRO	1.52139
USER	2m9j_repx	0	ILEA23Q	23	A		ILE	GLN	-0.101994
USER	2m9j_repx	0	ILEA23R	23	A		ILE	ARG	-1.2897
USER	2m9j_repx	0	ILEA23S	23	A		ILE	SER	0.0198572
USER	2m9j_repx	0	ILEA23T	23	A		ILE	THR	1.00295
USER	2m9j_repx	0	ILEA23V	23	A		ILE	VAL	0.44204
USER	2m9j_repx	0	ILEA23W	23	A		ILE	TRP	-0.395124
USER	2m9j_repx	0	ILEA23Y	23	A		ILE	TYR	0.0706516
USER	2m9j_repx	0	THRA24A	24	A		THR	ALA	0.3297
USER	2m9j_repx	0	THRA24C	24	A		THR	CYS	0.333418
USER	2m9j_repx	0	THRA24D	24	A		THR	ASP	0.152471
USER	2m9j_repx	0	THRA24E	24	A		THR	GLU	0.0187896
USER	2m9j_repx	0	THRA24F	24	A		THR	PHE	-0.707261
USER	2m9j_repx	0	THRA24G	24	A		THR	GLY	0.454376
USER	2m9j_repx	0	THRA24H	24	A		THR	HIS	-0.164639
USER	2m9j_repx	0	THRA24I	24	A		THR	ILE	0.0956206
USER	2m9j_repx	0	THRA24K	24	A		THR	LYS	-0.494445
USER	2m9j_repx	0	THRA24L	24	A		THR	LEU	-0.787081
USER	2m9j_repx	0	THRA24M	24	A		THR	MET	0.191561
USER	2m9j_repx	0	THRA24N	24	A		THR	ASN	0.114711
USER	2m9j_repx	0	THRA24P	24	A		THR	PRO	2.93406
USER	2m9j_repx	0	THRA24Q	24	A		THR	GLN	-0.475044
USER	2m9j_repx	0	THRA24R	24	A		THR	ARG	-0.898828
USER	2m9j_repx	0	THRA24S	24	A		THR	SER	0.206427
USER	2m9j_repx	0	THRA24V	24	A		THR	VAL	0.227162
USER	2m9j_repx	0	THRA24W	24	A		THR	TRP	-0.437792
USER	2m9j_repx	0	THRA24Y	24	A		THR	TYR	-0.614877
USER	2m9j_repx	0	ASNA25A	25	A		ASN	ALA	1.38366
USER	2m9j_repx	0	ASNA25C	25	A		ASN	CYS	1.02213
USER	2m9j_repx	0	ASNA25D	25	A		ASN	ASP	0.659722
USER	2m9j_repx	0	ASNA25E	25	A		ASN	GLU	0.354204
USER	2m9j_repx	0	ASNA25F	25	A		ASN	PHE	-0.0935887
USER	2m9j_repx	0	ASNA25G	25	A		ASN	GLY	-0.840566
USER	2m9j_repx	0	ASNA25H	25	A		ASN	HIS	0.224818
USER	2m9j_repx	0	ASNA25I	25	A		ASN	ILE	2.49564
USER	2m9j_repx	0	ASNA25K	25	A		ASN	LYS	0.292948
USER	2m9j_repx	0	ASNA25L	25	A		ASN	LEU	0.121535
USER	2m9j_repx	0	ASNA25M	25	A		ASN	MET	-0.322434
USER	2m9j_repx	0	ASNA25P	25	A		ASN	PRO	5.47343
USER	2m9j_repx	0	ASNA25Q	25	A		ASN	GLN	0.20195
USER	2m9j_repx	0	ASNA25R	25	A		ASN	ARG	-0.0483127
USER	2m9j_repx	0	ASNA25S	25	A		ASN	SER	0.446453
USER	2m9j_repx	0	ASNA25T	25	A		ASN	THR	2.10276
USER	2m9j_repx	0	ASNA25V	25	A		ASN	VAL	2.95472
USER	2m9j_repx	0	ASNA25W	25	A		ASN	TRP	0.693713
USER	2m9j_repx	0	ASNA25Y	25	A		ASN	TYR	0.112163
USER	2m9j_repx	0	ALAA26C	26	A		ALA	CYS	0.330137
USER	2m9j_repx	0	ALAA26D	26	A		ALA	ASP	-0.562706
USER	2m9j_repx	0	ALAA26E	26	A		ALA	GLU	-0.546815
USER	2m9j_repx	0	ALAA26F	26	A		ALA	PHE	-0.563375
USER	2m9j_repx	0	ALAA26G	26	A		ALA	GLY	0.727182
USER	2m9j_repx	0	ALAA26H	26	A		ALA	HIS	0.525007
USER	2m9j_repx	0	ALAA26I	26	A		ALA	ILE	1.01895
USER	2m9j_repx	0	ALAA26K	26	A		ALA	LYS	-0.0523992
USER	2m9j_repx	0	ALAA26L	26	A		ALA	LEU	-0.354272
USER	2m9j_repx	0	ALAA26M	26	A		ALA	MET	-0.4569
USER	2m9j_repx	0	ALAA26N	26	A		ALA	ASN	0.165394
USER	2m9j_repx	0	ALAA26P	26	A		ALA	PRO	2.73853
USER	2m9j_repx	0	ALAA26Q	26	A		ALA	GLN	-0.098097
USER	2m9j_repx	0	ALAA26R	26	A		ALA	ARG	0.000988737
USER	2m9j_repx	0	ALAA26S	26	A		ALA	SER	0.292461
USER	2m9j_repx	0	ALAA26T	26	A		ALA	THR	2.02216
USER	2m9j_repx	0	ALAA26V	26	A		ALA	VAL	1.52843
USER	2m9j_repx	0	ALAA26W	26	A		ALA	TRP	0.335005
USER	2m9j_repx	0	ALAA26Y	26	A		ALA	TYR	-0.718053
USER	2m9j_repx	0	SERA27A	27	A		SER	ALA	-0.500187
USER	2m9j_repx	0	SERA27C	27	A		SER	CYS	-0.252489
USER	2m9j_repx	0	SERA27D	27	A		SER	ASP	-0.105959
USER	2m9j_repx	0	SERA27E	27	A		SER	GLU	-1.88891
USER	2m9j_repx	0	SERA27F	27	A		SER	PHE	-0.834646
USER	2m9j_repx	0	SERA27G	27	A		SER	GLY	0.341967
USER	2m9j_repx	0	SERA27H	27	A		SER	HIS	-0.338074
USER	2m9j_repx	0	SERA27I	27	A		SER	ILE	-1.13431
USER	2m9j_repx	0	SERA27K	27	A		SER	LYS	-1.04369
USER	2m9j_repx	0	SERA27L	27	A		SER	LEU	-1.03301
USER	2m9j_repx	0	SERA27M	27	A		SER	MET	-1.58477
USER	2m9j_repx	0	SERA27N	27	A		SER	ASN	-0.0703502
USER	2m9j_repx	0	SERA27P	27	A		SER	PRO	0.834233
USER	2m9j_repx	0	SERA27Q	27	A		SER	GLN	-1.31374
USER	2m9j_repx	0	SERA27R	27	A		SER	ARG	-0.889442
USER	2m9j_repx	0	SERA27T	27	A		SER	THR	0.071648
USER	2m9j_repx	0	SERA27V	27	A		SER	VAL	-0.267144
USER	2m9j_repx	0	SERA27W	27	A		SER	TRP	-1.00933
USER	2m9j_repx	0	SERA27Y	27	A		SER	TYR	-0.810362
USER	2m9j_repx	0	GLNA28A	28	A		GLN	ALA	-0.0266929
USER	2m9j_repx	0	GLNA28C	28	A		GLN	CYS	-0.475226
USER	2m9j_repx	0	GLNA28D	28	A		GLN	ASP	0.380678
USER	2m9j_repx	0	GLNA28E	28	A		GLN	GLU	0.203611
USER	2m9j_repx	0	GLNA28F	28	A		GLN	PHE	-0.636361
USER	2m9j_repx	0	GLNA28G	28	A		GLN	GLY	0.717744
USER	2m9j_repx	0	GLNA28H	28	A		GLN	HIS	0.303705
USER	2m9j_repx	0	GLNA28I	28	A		GLN	ILE	-0.486171
USER	2m9j_repx	0	GLNA28K	28	A		GLN	LYS	-0.301753
USER	2m9j_repx	0	GLNA28L	28	A		GLN	LEU	-0.505101
USER	2m9j_repx	0	GLNA28M	28	A		GLN	MET	-0.634707
USER	2m9j_repx	0	GLNA28N	28	A		GLN	ASN	0.210523
USER	2m9j_repx	0	GLNA28P	28	A		GLN	PRO	7.55867
USER	2m9j_repx	0	GLNA28R	28	A		GLN	ARG	-0.199761
USER	2m9j_repx	0	GLNA28S	28	A		GLN	SER	0.186945
USER	2m9j_repx	0	GLNA28T	28	A		GLN	THR	0.412541
USER	2m9j_repx	0	GLNA28V	28	A		GLN	VAL	-0.186925
USER	2m9j_repx	0	GLNA28W	28	A		GLN	TRP	0.641364
USER	2m9j_repx	0	GLNA28Y	28	A		GLN	TYR	-0.230946
USER	2m9j_repx	0	PHEA29A	29	A		PHE	ALA	1.28885
USER	2m9j_repx	0	PHEA29C	29	A		PHE	CYS	1.28624
USER	2m9j_repx	0	PHEA29D	29	A		PHE	ASP	1.36182
USER	2m9j_repx	0	PHEA29E	29	A		PHE	GLU	0.623868
USER	2m9j_repx	0	PHEA29G	29	A		PHE	GLY	1.52169
USER	2m9j_repx	0	PHEA29H	29	A		PHE	HIS	1.04789
USER	2m9j_repx	0	PHEA29I	29	A		PHE	ILE	0.860465
USER	2m9j_repx	0	PHEA29K	29	A		PHE	LYS	0.49554
USER	2m9j_repx	0	PHEA29L	29	A		PHE	LEU	0.196406
USER	2m9j_repx	0	PHEA29M	29	A		PHE	MET	0.268612
USER	2m9j_repx	0	PHEA29N	29	A		PHE	ASN	1.24155
USER	2m9j_repx	0	PHEA29P	29	A		PHE	PRO	0.567305
USER	2m9j_repx	0	PHEA29Q	29	A		PHE	GLN	0.595815
USER	2m9j_repx	0	PHEA29R	29	A		PHE	ARG	0.628027
USER	2m9j_repx	0	PHEA29S	29	A		PHE	SER	1.27276
USER	2m9j_repx	0	PHEA29T	29	A		PHE	THR	1.45256
USER	2m9j_repx	0	PHEA29V	29	A		PHE	VAL	1.44838
USER	2m9j_repx	0	PHEA29W	29	A		PHE	TRP	0.49793
USER	2m9j_repx	0	PHEA29Y	29	A		PHE	TYR	0.605858
USER	2m9j_repx	0	GLUA30A	30	A		GLU	ALA	-0.0274157
USER	2m9j_repx	0	GLUA30C	30	A		GLU	CYS	0.425704
USER	2m9j_repx	0	GLUA30D	30	A		GLU	ASP	-0.392013
USER	2m9j_repx	0	GLUA30F	30	A		GLU	PHE	0.343934
USER	2m9j_repx	0	GLUA30G	30	A		GLU	GLY	0.267752
USER	2m9j_repx	0	GLUA30H	30	A		GLU	HIS	0.722155
USER	2m9j_repx	0	GLUA30I	30	A		GLU	ILE	0.408839
USER	2m9j_repx	0	GLUA30K	30	A		GLU	LYS	0.38327
USER	2m9j_repx	0	GLUA30L	30	A		GLU	LEU	-0.148559
USER	2m9j_repx	0	GLUA30M	30	A		GLU	MET	-0.628248
USER	2m9j_repx	0	GLUA30N	30	A		GLU	ASN	0.647116
USER	2m9j_repx	0	GLUA30P	30	A		GLU	PRO	-0.487391
USER	2m9j_repx	0	GLUA30Q	30	A		GLU	GLN	0.29676
USER	2m9j_repx	0	GLUA30R	30	A		GLU	ARG	0.609754
USER	2m9j_repx	0	GLUA30S	30	A		GLU	SER	0.39563
USER	2m9j_repx	0	GLUA30T	30	A		GLU	THR	0.361771
USER	2m9j_repx	0	GLUA30V	30	A		GLU	VAL	0.500683
USER	2m9j_repx	0	GLUA30W	30	A		GLU	TRP	0.562023
USER	2m9j_repx	0	GLUA30Y	30	A		GLU	TYR	0.223961
USER	2m9j_repx	0	ARGA31A	31	A		ARG	ALA	-0.448004
USER	2m9j_repx	0	ARGA31C	31	A		ARG	CYS	-0.344297
USER	2m9j_repx	0	ARGA31D	31	A		ARG	ASP	1.44462
USER	2m9j_repx	0	ARGA31E	31	A		ARG	GLU	0.551783
USER	2m9j_repx	0	ARGA31F	31	A		ARG	PHE	0.0733488
USER	2m9j_repx	0	ARGA31G	31	A		ARG	GLY	0.437065
USER	2m9j_repx	0	ARGA31H	31	A		ARG	HIS	-0.0311305
USER	2m9j_repx	0	ARGA31I	31	A		ARG	ILE	3.39033
USER	2m9j_repx	0	ARGA31K	31	A		ARG	LYS	0.0597457
USER	2m9j_repx	0	ARGA31L	31	A		ARG	LEU	0.486628
USER	2m9j_repx	0	ARGA31M	31	A		ARG	MET	-0.0457365
USER	2m9j_repx	0	ARGA31N	31	A		ARG	ASN	0.732169
USER	2m9j_repx	0	ARGA31P	31	A		ARG	PRO	-0.220132
USER	2m9j_repx	0	ARGA31Q	31	A		ARG	GLN	0.326937
USER	2m9j_repx	0	ARGA31S	31	A		ARG	SER	0.858262
USER	2m9j_repx	0	ARGA31T	31	A		ARG	THR	1.15886
USER	2m9j_repx	0	ARGA31V	31	A		ARG	VAL	0.408004
USER	2m9j_repx	0	ARGA31W	31	A		ARG	TRP	1.3905
USER	2m9j_repx	0	ARGA31Y	31	A		ARG	TYR	0.202236
USER	2m9j_repx	0	PROA32A	32	A		PRO	ALA	3.34484
USER	2m9j_repx	0	PROA32C	32	A		PRO	CYS	4.38707
USER	2m9j_repx	0	PROA32D	32	A		PRO	ASP	5.86554
USER	2m9j_repx	0	PROA32E	32	A		PRO	GLU	6.40768
USER	2m9j_repx	0	PROA32F	32	A		PRO	PHE	8.42432
USER	2m9j_repx	0	PROA32G	32	A		PRO	GLY	4.61579
USER	2m9j_repx	0	PROA32H	32	A		PRO	HIS	9.84838
USER	2m9j_repx	0	PROA32I	32	A		PRO	ILE	6.97897
USER	2m9j_repx	0	PROA32K	32	A		PRO	LYS	5.45984
USER	2m9j_repx	0	PROA32L	32	A		PRO	LEU	6.54251
USER	2m9j_repx	0	PROA32M	32	A		PRO	MET	4.33373
USER	2m9j_repx	0	PROA32N	32	A		PRO	ASN	4.35957
USER	2m9j_repx	0	PROA32Q	32	A		PRO	GLN	6.13019
USER	2m9j_repx	0	PROA32R	32	A		PRO	ARG	4.60044
USER	2m9j_repx	0	PROA32S	32	A		PRO	SER	5.25727
USER	2m9j_repx	0	PROA32T	32	A		PRO	THR	7.13863
USER	2m9j_repx	0	PROA32V	32	A		PRO	VAL	6.54151
USER	2m9j_repx	0	PROA32W	32	A		PRO	TRP	8.58929
USER	2m9j_repx	0	PROA32Y	32	A		PRO	TYR	7.53947
USER	2m9j_repx	0	SERA33A	33	A		SER	ALA	0.42633
USER	2m9j_repx	0	SERA33C	33	A		SER	CYS	0.420184
USER	2m9j_repx	0	SERA33D	33	A		SER	ASP	0.590515
USER	2m9j_repx	0	SERA33E	33	A		SER	GLU	-0.787915
USER	2m9j_repx	0	SERA33F	33	A		SER	PHE	0.309911
USER	2m9j_repx	0	SERA33G	33	A		SER	GLY	-0.98322
USER	2m9j_repx	0	SERA33H	33	A		SER	HIS	-1.24248
USER	2m9j_repx	0	SERA33I	33	A		SER	ILE	-0.66105
USER	2m9j_repx	0	SERA33K	33	A		SER	LYS	0.303597
USER	2m9j_repx	0	SERA33L	33	A		SER	LEU	-0.740773
USER	2m9j_repx	0	SERA33M	33	A		SER	MET	0.47998
USER	2m9j_repx	0	SERA33N	33	A		SER	ASN	-0.959215
USER	2m9j_repx	0	SERA33P	33	A		SER	PRO	0.442129
USER	2m9j_repx	0	SERA33Q	33	A		SER	GLN	-1.5115
USER	2m9j_repx	0	SERA33R	33	A		SER	ARG	-0.255603
USER	2m9j_repx	0	SERA33T	33	A		SER	THR	0.272302
USER	2m9j_repx	0	SERA33V	33	A		SER	VAL	0.659012
USER	2m9j_repx	0	SERA33W	33	A		SER	TRP	0.119044
USER	2m9j_repx	0	SERA33Y	33	A		SER	TYR	0.350784
USER	2m9j_repx	0	GLYA34A	34	A		GLY	ALA	0.562183
USER	2m9j_repx	0	GLYA34C	34	A		GLY	CYS	1.11738
USER	2m9j_repx	0	GLYA34D	34	A		GLY	ASP	0.531061
USER	2m9j_repx	0	GLYA34E	34	A		GLY	GLU	0.862448
USER	2m9j_repx	0	GLYA34F	34	A		GLY	PHE	0.635449
USER	2m9j_repx	0	GLYA34H	34	A		GLY	HIS	1.8036
USER	2m9j_repx	0	GLYA34I	34	A		GLY	ILE	1.91456
USER	2m9j_repx	0	GLYA34K	34	A		GLY	LYS	1.14389
USER	2m9j_repx	0	GLYA34L	34	A		GLY	LEU	1.57156
USER	2m9j_repx	0	GLYA34M	34	A		GLY	MET	1.71726
USER	2m9j_repx	0	GLYA34N	34	A		GLY	ASN	0.994417
USER	2m9j_repx	0	GLYA34P	34	A		GLY	PRO	1.96933
USER	2m9j_repx	0	GLYA34Q	34	A		GLY	GLN	1.73592
USER	2m9j_repx	0	GLYA34R	34	A		GLY	ARG	1.06301
USER	2m9j_repx	0	GLYA34S	34	A		GLY	SER	-0.097113
USER	2m9j_repx	0	GLYA34T	34	A		GLY	THR	0.392451
USER	2m9j_repx	0	GLYA34V	34	A		GLY	VAL	1.54971
USER	2m9j_repx	0	GLYA34W	34	A		GLY	TRP	1.46254
USER	2m9j_repx	0	GLYA34Y	34	A		GLY	TYR	0.290689
