## Supplementary material for "Validating folding energy estimates as a method for variant interpretation": pin1_2n1o_ddg_background.csv

source	pdb	score	pdb_mut	pdb_rid	pdb_chain	gene_no	mut_from	mut_to	ddg
USER	2n1o_repx	0	LEUA7A	7	A		LEU	ALA	2.04657
USER	2n1o_repx	0	LEUA7C	7	A		LEU	CYS	1.39754
USER	2n1o_repx	0	LEUA7D	7	A		LEU	ASP	2.12609
USER	2n1o_repx	0	LEUA7E	7	A		LEU	GLU	1.77059
USER	2n1o_repx	0	LEUA7F	7	A		LEU	PHE	1.57035
USER	2n1o_repx	0	LEUA7G	7	A		LEU	GLY	2.89005
USER	2n1o_repx	0	LEUA7H	7	A		LEU	HIS	1.85259
USER	2n1o_repx	0	LEUA7I	7	A		LEU	ILE	0.655897
USER	2n1o_repx	0	LEUA7K	7	A		LEU	LYS	1.23007
USER	2n1o_repx	0	LEUA7M	7	A		LEU	MET	-0.0552161
USER	2n1o_repx	0	LEUA7N	7	A		LEU	ASN	2.07
USER	2n1o_repx	0	LEUA7P	7	A		LEU	PRO	2.15921
USER	2n1o_repx	0	LEUA7Q	7	A		LEU	GLN	1.77959
USER	2n1o_repx	0	LEUA7R	7	A		LEU	ARG	1.99353
USER	2n1o_repx	0	LEUA7S	7	A		LEU	SER	2.43433
USER	2n1o_repx	0	LEUA7T	7	A		LEU	THR	1.62393
USER	2n1o_repx	0	LEUA7V	7	A		LEU	VAL	1.0783
USER	2n1o_repx	0	LEUA7W	7	A		LEU	TRP	1.18835
USER	2n1o_repx	0	LEUA7Y	7	A		LEU	TYR	2.05961
USER	2n1o_repx	0	PROA8A	8	A		PRO	ALA	1.16809
USER	2n1o_repx	0	PROA8C	8	A		PRO	CYS	1.6275
USER	2n1o_repx	0	PROA8D	8	A		PRO	ASP	1.31182
USER	2n1o_repx	0	PROA8E	8	A		PRO	GLU	0.824929
USER	2n1o_repx	0	PROA8F	8	A		PRO	PHE	0.931644
USER	2n1o_repx	0	PROA8G	8	A		PRO	GLY	1.93716
USER	2n1o_repx	0	PROA8H	8	A		PRO	HIS	1.3537
USER	2n1o_repx	0	PROA8I	8	A		PRO	ILE	1.35752
USER	2n1o_repx	0	PROA8K	8	A		PRO	LYS	1.0574
USER	2n1o_repx	0	PROA8L	8	A		PRO	LEU	0.776234
USER	2n1o_repx	0	PROA8M	8	A		PRO	MET	0.983669
USER	2n1o_repx	0	PROA8N	8	A		PRO	ASN	1.4386
USER	2n1o_repx	0	PROA8Q	8	A		PRO	GLN	1.11171
USER	2n1o_repx	0	PROA8R	8	A		PRO	ARG	1.09929
USER	2n1o_repx	0	PROA8S	8	A		PRO	SER	1.65997
USER	2n1o_repx	0	PROA8T	8	A		PRO	THR	2.76052
USER	2n1o_repx	0	PROA8V	8	A		PRO	VAL	1.73656
USER	2n1o_repx	0	PROA8W	8	A		PRO	TRP	1.05097
USER	2n1o_repx	0	PROA8Y	8	A		PRO	TYR	1.08186
USER	2n1o_repx	0	PROA9A	9	A		PRO	ALA	1.21149
USER	2n1o_repx	0	PROA9C	9	A		PRO	CYS	1.64038
USER	2n1o_repx	0	PROA9D	9	A		PRO	ASP	1.44311
USER	2n1o_repx	0	PROA9E	9	A		PRO	GLU	1.22603
USER	2n1o_repx	0	PROA9F	9	A		PRO	PHE	0.640534
USER	2n1o_repx	0	PROA9G	9	A		PRO	GLY	1.4963
USER	2n1o_repx	0	PROA9H	9	A		PRO	HIS	1.49482
USER	2n1o_repx	0	PROA9I	9	A		PRO	ILE	1.36266
USER	2n1o_repx	0	PROA9K	9	A		PRO	LYS	1.17473
USER	2n1o_repx	0	PROA9L	9	A		PRO	LEU	1.41016
USER	2n1o_repx	0	PROA9M	9	A		PRO	MET	1.42824
USER	2n1o_repx	0	PROA9N	9	A		PRO	ASN	1.53514
USER	2n1o_repx	0	PROA9Q	9	A		PRO	GLN	1.3589
USER	2n1o_repx	0	PROA9R	9	A		PRO	ARG	1.16945
USER	2n1o_repx	0	PROA9S	9	A		PRO	SER	1.48489
USER	2n1o_repx	0	PROA9T	9	A		PRO	THR	1.4952
USER	2n1o_repx	0	PROA9V	9	A		PRO	VAL	1.48499
USER	2n1o_repx	0	PROA9W	9	A		PRO	TRP	0.869018
USER	2n1o_repx	0	PROA9Y	9	A		PRO	TYR	0.673724
USER	2n1o_repx	0	GLYA10A	10	A		GLY	ALA	1.50036
USER	2n1o_repx	0	GLYA10C	10	A		GLY	CYS	3.01589
USER	2n1o_repx	0	GLYA10D	10	A		GLY	ASP	4.34167
USER	2n1o_repx	0	GLYA10E	10	A		GLY	GLU	2.6499
USER	2n1o_repx	0	GLYA10F	10	A		GLY	PHE	3.53763
USER	2n1o_repx	0	GLYA10H	10	A		GLY	HIS	4.09443
USER	2n1o_repx	0	GLYA10I	10	A		GLY	ILE	6.80337
USER	2n1o_repx	0	GLYA10K	10	A		GLY	LYS	3.30245
USER	2n1o_repx	0	GLYA10L	10	A		GLY	LEU	1.97423
USER	2n1o_repx	0	GLYA10M	10	A		GLY	MET	3.40177
USER	2n1o_repx	0	GLYA10N	10	A		GLY	ASN	3.03298
USER	2n1o_repx	0	GLYA10P	10	A		GLY	PRO	0.220652
USER	2n1o_repx	0	GLYA10Q	10	A		GLY	GLN	2.66402
USER	2n1o_repx	0	GLYA10R	10	A		GLY	ARG	2.96106
USER	2n1o_repx	0	GLYA10S	10	A		GLY	SER	3.76756
USER	2n1o_repx	0	GLYA10T	10	A		GLY	THR	5.62088
USER	2n1o_repx	0	GLYA10V	10	A		GLY	VAL	3.88998
USER	2n1o_repx	0	GLYA10W	10	A		GLY	TRP	3.20041
USER	2n1o_repx	0	GLYA10Y	10	A		GLY	TYR	3.01061
USER	2n1o_repx	0	TRPA11A	11	A		TRP	ALA	1.57304
USER	2n1o_repx	0	TRPA11C	11	A		TRP	CYS	0.720854
USER	2n1o_repx	0	TRPA11D	11	A		TRP	ASP	1.16901
USER	2n1o_repx	0	TRPA11E	11	A		TRP	GLU	0.967337
USER	2n1o_repx	0	TRPA11F	11	A		TRP	PHE	-0.416267
USER	2n1o_repx	0	TRPA11G	11	A		TRP	GLY	3.1022
USER	2n1o_repx	0	TRPA11H	11	A		TRP	HIS	2.41459
USER	2n1o_repx	0	TRPA11I	11	A		TRP	ILE	-0.462214
USER	2n1o_repx	0	TRPA11K	11	A		TRP	LYS	3.85045
USER	2n1o_repx	0	TRPA11L	11	A		TRP	LEU	0.141943
USER	2n1o_repx	0	TRPA11M	11	A		TRP	MET	-1.35503
USER	2n1o_repx	0	TRPA11N	11	A		TRP	ASN	2.51421
USER	2n1o_repx	0	TRPA11P	11	A		TRP	PRO	3.60809
USER	2n1o_repx	0	TRPA11Q	11	A		TRP	GLN	1.59871
USER	2n1o_repx	0	TRPA11R	11	A		TRP	ARG	2.86899
USER	2n1o_repx	0	TRPA11S	11	A		TRP	SER	2.31105
USER	2n1o_repx	0	TRPA11T	11	A		TRP	THR	-0.0329416
USER	2n1o_repx	0	TRPA11V	11	A		TRP	VAL	-1.29834
USER	2n1o_repx	0	TRPA11Y	11	A		TRP	TYR	0.0786123
USER	2n1o_repx	0	GLUA12A	12	A		GLU	ALA	0.171262
USER	2n1o_repx	0	GLUA12C	12	A		GLU	CYS	0.487009
USER	2n1o_repx	0	GLUA12D	12	A		GLU	ASP	0.692529
USER	2n1o_repx	0	GLUA12F	12	A		GLU	PHE	-0.0818828
USER	2n1o_repx	0	GLUA12G	12	A		GLU	GLY	1.12862
USER	2n1o_repx	0	GLUA12H	12	A		GLU	HIS	0.930474
USER	2n1o_repx	0	GLUA12I	12	A		GLU	ILE	0.136017
USER	2n1o_repx	0	GLUA12K	12	A		GLU	LYS	-0.159913
USER	2n1o_repx	0	GLUA12L	12	A		GLU	LEU	-0.538366
USER	2n1o_repx	0	GLUA12M	12	A		GLU	MET	-0.166226
USER	2n1o_repx	0	GLUA12N	12	A		GLU	ASN	0.675057
USER	2n1o_repx	0	GLUA12P	12	A		GLU	PRO	3.9032
USER	2n1o_repx	0	GLUA12Q	12	A		GLU	GLN	-0.196684
USER	2n1o_repx	0	GLUA12R	12	A		GLU	ARG	0.084753
USER	2n1o_repx	0	GLUA12S	12	A		GLU	SER	1.01936
USER	2n1o_repx	0	GLUA12T	12	A		GLU	THR	0.339955
USER	2n1o_repx	0	GLUA12V	12	A		GLU	VAL	0.148603
USER	2n1o_repx	0	GLUA12W	12	A		GLU	TRP	-0.49869
USER	2n1o_repx	0	GLUA12Y	12	A		GLU	TYR	0.0649169
USER	2n1o_repx	0	LYSA13A	13	A		LYS	ALA	1.82148
USER	2n1o_repx	0	LYSA13C	13	A		LYS	CYS	0.87612
USER	2n1o_repx	0	LYSA13D	13	A		LYS	ASP	0.934281
USER	2n1o_repx	0	LYSA13E	13	A		LYS	GLU	0.624374
USER	2n1o_repx	0	LYSA13F	13	A		LYS	PHE	1.58278
USER	2n1o_repx	0	LYSA13G	13	A		LYS	GLY	2.39729
USER	2n1o_repx	0	LYSA13H	13	A		LYS	HIS	2.07244
USER	2n1o_repx	0	LYSA13I	13	A		LYS	ILE	0.47658
USER	2n1o_repx	0	LYSA13L	13	A		LYS	LEU	0.130794
USER	2n1o_repx	0	LYSA13M	13	A		LYS	MET	0.523936
USER	2n1o_repx	0	LYSA13N	13	A		LYS	ASN	0.116357
USER	2n1o_repx	0	LYSA13P	13	A		LYS	PRO	0.913185
USER	2n1o_repx	0	LYSA13Q	13	A		LYS	GLN	1.16919
USER	2n1o_repx	0	LYSA13R	13	A		LYS	ARG	0.976287
USER	2n1o_repx	0	LYSA13S	13	A		LYS	SER	1.30596
USER	2n1o_repx	0	LYSA13T	13	A		LYS	THR	1.17311
USER	2n1o_repx	0	LYSA13V	13	A		LYS	VAL	0.605081
USER	2n1o_repx	0	LYSA13W	13	A		LYS	TRP	1.57679
USER	2n1o_repx	0	LYSA13Y	13	A		LYS	TYR	1.43212
USER	2n1o_repx	0	ARGA14A	14	A		ARG	ALA	0.729734
USER	2n1o_repx	0	ARGA14C	14	A		ARG	CYS	0.523813
USER	2n1o_repx	0	ARGA14D	14	A		ARG	ASP	0.930663
USER	2n1o_repx	0	ARGA14E	14	A		ARG	GLU	0.749727
USER	2n1o_repx	0	ARGA14F	14	A		ARG	PHE	-0.317218
USER	2n1o_repx	0	ARGA14G	14	A		ARG	GLY	1.53304
USER	2n1o_repx	0	ARGA14H	14	A		ARG	HIS	0.687161
USER	2n1o_repx	0	ARGA14I	14	A		ARG	ILE	-0.411349
USER	2n1o_repx	0	ARGA14K	14	A		ARG	LYS	-0.293476
USER	2n1o_repx	0	ARGA14L	14	A		ARG	LEU	-0.816873
USER	2n1o_repx	0	ARGA14M	14	A		ARG	MET	-0.579323
USER	2n1o_repx	0	ARGA14N	14	A		ARG	ASN	0.680325
USER	2n1o_repx	0	ARGA14P	14	A		ARG	PRO	5.67289
USER	2n1o_repx	0	ARGA14Q	14	A		ARG	GLN	0.0383882
USER	2n1o_repx	0	ARGA14S	14	A		ARG	SER	0.831599
USER	2n1o_repx	0	ARGA14T	14	A		ARG	THR	0.632648
USER	2n1o_repx	0	ARGA14V	14	A		ARG	VAL	0.186175
USER	2n1o_repx	0	ARGA14W	14	A		ARG	TRP	-0.0791709
USER	2n1o_repx	0	ARGA14Y	14	A		ARG	TYR	-0.810866
USER	2n1o_repx	0	META15A	15	A		MET	ALA	0.834849
USER	2n1o_repx	0	META15C	15	A		MET	CYS	0.391901
USER	2n1o_repx	0	META15D	15	A		MET	ASP	0.539716
USER	2n1o_repx	0	META15E	15	A		MET	GLU	0.536164
USER	2n1o_repx	0	META15F	15	A		MET	PHE	0.130674
USER	2n1o_repx	0	META15G	15	A		MET	GLY	1.16264
USER	2n1o_repx	0	META15H	15	A		MET	HIS	0.700146
USER	2n1o_repx	0	META15I	15	A		MET	ILE	0.236063
USER	2n1o_repx	0	META15K	15	A		MET	LYS	-0.138609
USER	2n1o_repx	0	META15L	15	A		MET	LEU	-0.34438
USER	2n1o_repx	0	META15N	15	A		MET	ASN	0.720661
USER	2n1o_repx	0	META15P	15	A		MET	PRO	0.62431
USER	2n1o_repx	0	META15Q	15	A		MET	GLN	0.546308
USER	2n1o_repx	0	META15R	15	A		MET	ARG	0.117543
USER	2n1o_repx	0	META15S	15	A		MET	SER	0.893941
USER	2n1o_repx	0	META15T	15	A		MET	THR	0.519591
USER	2n1o_repx	0	META15V	15	A		MET	VAL	0.65135
USER	2n1o_repx	0	META15W	15	A		MET	TRP	0.151904
USER	2n1o_repx	0	META15Y	15	A		MET	TYR	-0.136854
USER	2n1o_repx	0	SERA16A	16	A		SER	ALA	-1.99734
USER	2n1o_repx	0	SERA16C	16	A		SER	CYS	0.759914
USER	2n1o_repx	0	SERA16D	16	A		SER	ASP	5.05461
USER	2n1o_repx	0	SERA16E	16	A		SER	GLU	3.34542
USER	2n1o_repx	0	SERA16F	16	A		SER	PHE	6.69462
USER	2n1o_repx	0	SERA16G	16	A		SER	GLY	-0.967816
USER	2n1o_repx	0	SERA16H	16	A		SER	HIS	16.6481
USER	2n1o_repx	0	SERA16I	16	A		SER	ILE	3.95204
USER	2n1o_repx	0	SERA16K	16	A		SER	LYS	5.28286
USER	2n1o_repx	0	SERA16L	16	A		SER	LEU	3.57156
USER	2n1o_repx	0	SERA16M	16	A		SER	MET	5.26494
USER	2n1o_repx	0	SERA16N	16	A		SER	ASN	4.69781
USER	2n1o_repx	0	SERA16P	16	A		SER	PRO	6.43039
USER	2n1o_repx	0	SERA16Q	16	A		SER	GLN	5.60095
USER	2n1o_repx	0	SERA16R	16	A		SER	ARG	9.50109
USER	2n1o_repx	0	SERA16T	16	A		SER	THR	5.12707
USER	2n1o_repx	0	SERA16V	16	A		SER	VAL	2.88205
USER	2n1o_repx	0	SERA16W	16	A		SER	TRP	8.70939
USER	2n1o_repx	0	SERA16Y	16	A		SER	TYR	8.57494
USER	2n1o_repx	0	ARGA17A	17	A		ARG	ALA	0.374193
USER	2n1o_repx	0	ARGA17C	17	A		ARG	CYS	0.168976
USER	2n1o_repx	0	ARGA17D	17	A		ARG	ASP	0.538153
USER	2n1o_repx	0	ARGA17E	17	A		ARG	GLU	0.422651
USER	2n1o_repx	0	ARGA17F	17	A		ARG	PHE	0.332281
USER	2n1o_repx	0	ARGA17G	17	A		ARG	GLY	-0.215429
USER	2n1o_repx	0	ARGA17H	17	A		ARG	HIS	0.580769
USER	2n1o_repx	0	ARGA17I	17	A		ARG	ILE	0.0776852
USER	2n1o_repx	0	ARGA17K	17	A		ARG	LYS	-0.0897318
USER	2n1o_repx	0	ARGA17L	17	A		ARG	LEU	-0.0269126
USER	2n1o_repx	0	ARGA17M	17	A		ARG	MET	0.210237
USER	2n1o_repx	0	ARGA17N	17	A		ARG	ASN	0.857213
USER	2n1o_repx	0	ARGA17P	17	A		ARG	PRO	-0.917891
USER	2n1o_repx	0	ARGA17Q	17	A		ARG	GLN	0.215264
USER	2n1o_repx	0	ARGA17S	17	A		ARG	SER	0.570861
USER	2n1o_repx	0	ARGA17T	17	A		ARG	THR	0.662915
USER	2n1o_repx	0	ARGA17V	17	A		ARG	VAL	0.624904
USER	2n1o_repx	0	ARGA17W	17	A		ARG	TRP	0.574478
USER	2n1o_repx	0	ARGA17Y	17	A		ARG	TYR	0.276449
USER	2n1o_repx	0	SERA18A	18	A		SER	ALA	0.157869
USER	2n1o_repx	0	SERA18C	18	A		SER	CYS	0.949975
USER	2n1o_repx	0	SERA18D	18	A		SER	ASP	1.24061
USER	2n1o_repx	0	SERA18E	18	A		SER	GLU	0.935453
USER	2n1o_repx	0	SERA18F	18	A		SER	PHE	0.102237
USER	2n1o_repx	0	SERA18G	18	A		SER	GLY	0.17861
USER	2n1o_repx	0	SERA18H	18	A		SER	HIS	0.29647
USER	2n1o_repx	0	SERA18I	18	A		SER	ILE	1.46039
USER	2n1o_repx	0	SERA18K	18	A		SER	LYS	-0.23575
USER	2n1o_repx	0	SERA18L	18	A		SER	LEU	0.321111
USER	2n1o_repx	0	SERA18M	18	A		SER	MET	0.125951
USER	2n1o_repx	0	SERA18N	18	A		SER	ASN	0.114389
USER	2n1o_repx	0	SERA18P	18	A		SER	PRO	2.57011
USER	2n1o_repx	0	SERA18Q	18	A		SER	GLN	-0.252731
USER	2n1o_repx	0	SERA18R	18	A		SER	ARG	-0.328298
USER	2n1o_repx	0	SERA18T	18	A		SER	THR	0.517734
USER	2n1o_repx	0	SERA18V	18	A		SER	VAL	1.59037
USER	2n1o_repx	0	SERA18W	18	A		SER	TRP	-0.0829401
USER	2n1o_repx	0	SERA18Y	18	A		SER	TYR	0.140013
USER	2n1o_repx	0	SERA19A	19	A		SER	ALA	-0.111919
USER	2n1o_repx	0	SERA19C	19	A		SER	CYS	-0.269516
USER	2n1o_repx	0	SERA19D	19	A		SER	ASP	0.36914
USER	2n1o_repx	0	SERA19E	19	A		SER	GLU	-0.033298
USER	2n1o_repx	0	SERA19F	19	A		SER	PHE	-0.558244
USER	2n1o_repx	0	SERA19G	19	A		SER	GLY	-0.185446
USER	2n1o_repx	0	SERA19H	19	A		SER	HIS	0.122699
USER	2n1o_repx	0	SERA19I	19	A		SER	ILE	0.644395
USER	2n1o_repx	0	SERA19K	19	A		SER	LYS	-0.814326
USER	2n1o_repx	0	SERA19L	19	A		SER	LEU	-0.852016
USER	2n1o_repx	0	SERA19M	19	A		SER	MET	-0.512221
USER	2n1o_repx	0	SERA19N	19	A		SER	ASN	-0.109006
USER	2n1o_repx	0	SERA19P	19	A		SER	PRO	2.26566
USER	2n1o_repx	0	SERA19Q	19	A		SER	GLN	-0.0549518
USER	2n1o_repx	0	SERA19R	19	A		SER	ARG	-0.337368
USER	2n1o_repx	0	SERA19T	19	A		SER	THR	1.37455
USER	2n1o_repx	0	SERA19V	19	A		SER	VAL	0.730647
USER	2n1o_repx	0	SERA19W	19	A		SER	TRP	-0.209069
USER	2n1o_repx	0	SERA19Y	19	A		SER	TYR	-0.427144
USER	2n1o_repx	0	GLYA20A	20	A		GLY	ALA	1.66551
USER	2n1o_repx	0	GLYA20C	20	A		GLY	CYS	1.72052
USER	2n1o_repx	0	GLYA20D	20	A		GLY	ASP	1.44689
USER	2n1o_repx	0	GLYA20E	20	A		GLY	GLU	1.52834
USER	2n1o_repx	0	GLYA20F	20	A		GLY	PHE	1.02366
USER	2n1o_repx	0	GLYA20H	20	A		GLY	HIS	2.04759
USER	2n1o_repx	0	GLYA20I	20	A		GLY	ILE	2.91584
USER	2n1o_repx	0	GLYA20K	20	A		GLY	LYS	0.787415
USER	2n1o_repx	0	GLYA20L	20	A		GLY	LEU	1.7281
USER	2n1o_repx	0	GLYA20M	20	A		GLY	MET	2.21057
USER	2n1o_repx	0	GLYA20N	20	A		GLY	ASN	1.26034
USER	2n1o_repx	0	GLYA20P	20	A		GLY	PRO	6.32153
USER	2n1o_repx	0	GLYA20Q	20	A		GLY	GLN	1.43926
USER	2n1o_repx	0	GLYA20R	20	A		GLY	ARG	1.55317
USER	2n1o_repx	0	GLYA20S	20	A		GLY	SER	2.01394
USER	2n1o_repx	0	GLYA20T	20	A		GLY	THR	2.83552
USER	2n1o_repx	0	GLYA20V	20	A		GLY	VAL	3.17895
USER	2n1o_repx	0	GLYA20W	20	A		GLY	TRP	1.74811
USER	2n1o_repx	0	GLYA20Y	20	A		GLY	TYR	1.2245
USER	2n1o_repx	0	ARGA21A	21	A		ARG	ALA	0.638775
USER	2n1o_repx	0	ARGA21C	21	A		ARG	CYS	0.898808
USER	2n1o_repx	0	ARGA21D	21	A		ARG	ASP	1.49169
USER	2n1o_repx	0	ARGA21E	21	A		ARG	GLU	0.753198
USER	2n1o_repx	0	ARGA21F	21	A		ARG	PHE	0.0668388
USER	2n1o_repx	0	ARGA21G	21	A		ARG	GLY	2.25976
USER	2n1o_repx	0	ARGA21H	21	A		ARG	HIS	0.474783
USER	2n1o_repx	0	ARGA21I	21	A		ARG	ILE	0.836362
USER	2n1o_repx	0	ARGA21K	21	A		ARG	LYS	-0.367039
USER	2n1o_repx	0	ARGA21L	21	A		ARG	LEU	-0.600132
USER	2n1o_repx	0	ARGA21M	21	A		ARG	MET	0.0400691
USER	2n1o_repx	0	ARGA21N	21	A		ARG	ASN	1.18577
USER	2n1o_repx	0	ARGA21P	21	A		ARG	PRO	6.22489
USER	2n1o_repx	0	ARGA21Q	21	A		ARG	GLN	0.609669
USER	2n1o_repx	0	ARGA21S	21	A		ARG	SER	1.39615
USER	2n1o_repx	0	ARGA21T	21	A		ARG	THR	1.27344
USER	2n1o_repx	0	ARGA21V	21	A		ARG	VAL	0.985202
USER	2n1o_repx	0	ARGA21W	21	A		ARG	TRP	0.368508
USER	2n1o_repx	0	ARGA21Y	21	A		ARG	TYR	-0.372988
USER	2n1o_repx	0	VALA22A	22	A		VAL	ALA	0.45955
USER	2n1o_repx	0	VALA22C	22	A		VAL	CYS	0.60094
USER	2n1o_repx	0	VALA22D	22	A		VAL	ASP	-0.0774453
USER	2n1o_repx	0	VALA22E	22	A		VAL	GLU	-0.237992
USER	2n1o_repx	0	VALA22F	22	A		VAL	PHE	-0.767685
USER	2n1o_repx	0	VALA22G	22	A		VAL	GLY	0.69508
USER	2n1o_repx	0	VALA22H	22	A		VAL	HIS	0.326443
USER	2n1o_repx	0	VALA22I	22	A		VAL	ILE	-0.507643
USER	2n1o_repx	0	VALA22K	22	A		VAL	LYS	-0.206064
USER	2n1o_repx	0	VALA22L	22	A		VAL	LEU	-0.47439
USER	2n1o_repx	0	VALA22M	22	A		VAL	MET	-0.336119
USER	2n1o_repx	0	VALA22N	22	A		VAL	ASN	0.179106
USER	2n1o_repx	0	VALA22P	22	A		VAL	PRO	-0.438809
USER	2n1o_repx	0	VALA22Q	22	A		VAL	GLN	0.0864234
USER	2n1o_repx	0	VALA22R	22	A		VAL	ARG	0.0406553
USER	2n1o_repx	0	VALA22S	22	A		VAL	SER	0.900531
USER	2n1o_repx	0	VALA22T	22	A		VAL	THR	0.371597
USER	2n1o_repx	0	VALA22W	22	A		VAL	TRP	-0.515517
USER	2n1o_repx	0	VALA22Y	22	A		VAL	TYR	-0.669427
USER	2n1o_repx	0	TYRA23A	23	A		TYR	ALA	0.85026
USER	2n1o_repx	0	TYRA23C	23	A		TYR	CYS	2.11991
USER	2n1o_repx	0	TYRA23D	23	A		TYR	ASP	4.50733
USER	2n1o_repx	0	TYRA23E	23	A		TYR	GLU	4.13061
USER	2n1o_repx	0	TYRA23F	23	A		TYR	PHE	0.170533
USER	2n1o_repx	0	TYRA23G	23	A		TYR	GLY	2.15699
USER	2n1o_repx	0	TYRA23H	23	A		TYR	HIS	2.52403
USER	2n1o_repx	0	TYRA23I	23	A		TYR	ILE	3.85033
USER	2n1o_repx	0	TYRA23K	23	A		TYR	LYS	3.01957
USER	2n1o_repx	0	TYRA23L	23	A		TYR	LEU	2.71078
USER	2n1o_repx	0	TYRA23M	23	A		TYR	MET	0.104542
USER	2n1o_repx	0	TYRA23N	23	A		TYR	ASN	3.97186
USER	2n1o_repx	0	TYRA23P	23	A		TYR	PRO	3.49341
USER	2n1o_repx	0	TYRA23Q	23	A		TYR	GLN	3.03881
USER	2n1o_repx	0	TYRA23R	23	A		TYR	ARG	3.56313
USER	2n1o_repx	0	TYRA23S	23	A		TYR	SER	1.70941
USER	2n1o_repx	0	TYRA23T	23	A		TYR	THR	2.98902
USER	2n1o_repx	0	TYRA23V	23	A		TYR	VAL	4.62617
USER	2n1o_repx	0	TYRA23W	23	A		TYR	TRP	6.53089
USER	2n1o_repx	0	TYRA24A	24	A		TYR	ALA	2.70099
USER	2n1o_repx	0	TYRA24C	24	A		TYR	CYS	2.2741
USER	2n1o_repx	0	TYRA24D	24	A		TYR	ASP	3.74828
USER	2n1o_repx	0	TYRA24E	24	A		TYR	GLU	2.95709
USER	2n1o_repx	0	TYRA24F	24	A		TYR	PHE	0.580538
USER	2n1o_repx	0	TYRA24G	24	A		TYR	GLY	4.3581
USER	2n1o_repx	0	TYRA24H	24	A		TYR	HIS	2.42179
USER	2n1o_repx	0	TYRA24I	24	A		TYR	ILE	2.2792
USER	2n1o_repx	0	TYRA24K	24	A		TYR	LYS	2.75285
USER	2n1o_repx	0	TYRA24L	24	A		TYR	LEU	0.772236
USER	2n1o_repx	0	TYRA24M	24	A		TYR	MET	0.910671
USER	2n1o_repx	0	TYRA24N	24	A		TYR	ASN	2.81321
USER	2n1o_repx	0	TYRA24P	24	A		TYR	PRO	4.04002
USER	2n1o_repx	0	TYRA24Q	24	A		TYR	GLN	2.88172
USER	2n1o_repx	0	TYRA24R	24	A		TYR	ARG	2.98212
USER	2n1o_repx	0	TYRA24S	24	A		TYR	SER	3.7607
USER	2n1o_repx	0	TYRA24T	24	A		TYR	THR	3.16166
USER	2n1o_repx	0	TYRA24V	24	A		TYR	VAL	1.86799
USER	2n1o_repx	0	TYRA24W	24	A		TYR	TRP	0.835801
USER	2n1o_repx	0	PHEA25A	25	A		PHE	ALA	1.31476
USER	2n1o_repx	0	PHEA25C	25	A		PHE	CYS	1.08984
USER	2n1o_repx	0	PHEA25D	25	A		PHE	ASP	0.310411
USER	2n1o_repx	0	PHEA25E	25	A		PHE	GLU	0.303869
USER	2n1o_repx	0	PHEA25G	25	A		PHE	GLY	2.81817
USER	2n1o_repx	0	PHEA25H	25	A		PHE	HIS	0.788327
USER	2n1o_repx	0	PHEA25I	25	A		PHE	ILE	-0.211731
USER	2n1o_repx	0	PHEA25K	25	A		PHE	LYS	0.369285
USER	2n1o_repx	0	PHEA25L	25	A		PHE	LEU	-0.130261
USER	2n1o_repx	0	PHEA25M	25	A		PHE	MET	-0.182739
USER	2n1o_repx	0	PHEA25N	25	A		PHE	ASN	0.624402
USER	2n1o_repx	0	PHEA25P	25	A		PHE	PRO	6.15034
USER	2n1o_repx	0	PHEA25Q	25	A		PHE	GLN	0.66222
USER	2n1o_repx	0	PHEA25R	25	A		PHE	ARG	0.719762
USER	2n1o_repx	0	PHEA25S	25	A		PHE	SER	1.30677
USER	2n1o_repx	0	PHEA25T	25	A		PHE	THR	1.16531
USER	2n1o_repx	0	PHEA25V	25	A		PHE	VAL	-0.0173756
USER	2n1o_repx	0	PHEA25W	25	A		PHE	TRP	0.797862
USER	2n1o_repx	0	PHEA25Y	25	A		PHE	TYR	0.40067
USER	2n1o_repx	0	ASNA26A	26	A		ASN	ALA	-2.04519
USER	2n1o_repx	0	ASNA26C	26	A		ASN	CYS	-0.983714
USER	2n1o_repx	0	ASNA26D	26	A		ASN	ASP	0.945851
USER	2n1o_repx	0	ASNA26E	26	A		ASN	GLU	3.46494
USER	2n1o_repx	0	ASNA26F	26	A		ASN	PHE	6.5415
USER	2n1o_repx	0	ASNA26G	26	A		ASN	GLY	-0.521744
USER	2n1o_repx	0	ASNA26H	26	A		ASN	HIS	10.4501
USER	2n1o_repx	0	ASNA26I	26	A		ASN	ILE	0.012502
USER	2n1o_repx	0	ASNA26K	26	A		ASN	LYS	0.868431
USER	2n1o_repx	0	ASNA26L	26	A		ASN	LEU	-0.121313
USER	2n1o_repx	0	ASNA26M	26	A		ASN	MET	0.0558352
USER	2n1o_repx	0	ASNA26P	26	A		ASN	PRO	3.03503
USER	2n1o_repx	0	ASNA26Q	26	A		ASN	GLN	2.0816
USER	2n1o_repx	0	ASNA26R	26	A		ASN	ARG	1.54668
USER	2n1o_repx	0	ASNA26S	26	A		ASN	SER	-1.68476
USER	2n1o_repx	0	ASNA26T	26	A		ASN	THR	1.0364
USER	2n1o_repx	0	ASNA26V	26	A		ASN	VAL	-1.29174
USER	2n1o_repx	0	ASNA26W	26	A		ASN	TRP	12.4446
USER	2n1o_repx	0	ASNA26Y	26	A		ASN	TYR	11.3514
USER	2n1o_repx	0	HISA27A	27	A		HIS	ALA	0.404987
USER	2n1o_repx	0	HISA27C	27	A		HIS	CYS	0.427675
USER	2n1o_repx	0	HISA27D	27	A		HIS	ASP	0.158678
USER	2n1o_repx	0	HISA27E	27	A		HIS	GLU	-0.267915
USER	2n1o_repx	0	HISA27F	27	A		HIS	PHE	-0.232745
USER	2n1o_repx	0	HISA27G	27	A		HIS	GLY	0.498427
USER	2n1o_repx	0	HISA27I	27	A		HIS	ILE	0.128495
USER	2n1o_repx	0	HISA27K	27	A		HIS	LYS	-0.194866
USER	2n1o_repx	0	HISA27L	27	A		HIS	LEU	-0.4025
USER	2n1o_repx	0	HISA27M	27	A		HIS	MET	-0.532855
USER	2n1o_repx	0	HISA27N	27	A		HIS	ASN	-0.160241
USER	2n1o_repx	0	HISA27P	27	A		HIS	PRO	-1.1043
USER	2n1o_repx	0	HISA27Q	27	A		HIS	GLN	0.232786
USER	2n1o_repx	0	HISA27R	27	A		HIS	ARG	-0.0266749
USER	2n1o_repx	0	HISA27S	27	A		HIS	SER	0.427724
USER	2n1o_repx	0	HISA27T	27	A		HIS	THR	0.464204
USER	2n1o_repx	0	HISA27V	27	A		HIS	VAL	0.473347
USER	2n1o_repx	0	HISA27W	27	A		HIS	TRP	-0.859819
USER	2n1o_repx	0	HISA27Y	27	A		HIS	TYR	-1.07381
USER	2n1o_repx	0	ILEA28A	28	A		ILE	ALA	0.226955
USER	2n1o_repx	0	ILEA28C	28	A		ILE	CYS	0.400791
USER	2n1o_repx	0	ILEA28D	28	A		ILE	ASP	0.293596
USER	2n1o_repx	0	ILEA28E	28	A		ILE	GLU	0.00226131
USER	2n1o_repx	0	ILEA28F	28	A		ILE	PHE	-0.0277538
USER	2n1o_repx	0	ILEA28G	28	A		ILE	GLY	0.271599
USER	2n1o_repx	0	ILEA28H	28	A		ILE	HIS	0.548213
USER	2n1o_repx	0	ILEA28K	28	A		ILE	LYS	-0.257671
USER	2n1o_repx	0	ILEA28L	28	A		ILE	LEU	-0.350401
USER	2n1o_repx	0	ILEA28M	28	A		ILE	MET	-0.732206
USER	2n1o_repx	0	ILEA28N	28	A		ILE	ASN	0.51722
USER	2n1o_repx	0	ILEA28P	28	A		ILE	PRO	0.309862
USER	2n1o_repx	0	ILEA28Q	28	A		ILE	GLN	0.0069618
USER	2n1o_repx	0	ILEA28R	28	A		ILE	ARG	0.0205872
USER	2n1o_repx	0	ILEA28S	28	A		ILE	SER	0.411833
USER	2n1o_repx	0	ILEA28T	28	A		ILE	THR	0.553028
USER	2n1o_repx	0	ILEA28V	28	A		ILE	VAL	0.400979
USER	2n1o_repx	0	ILEA28W	28	A		ILE	TRP	-0.115419
USER	2n1o_repx	0	ILEA28Y	28	A		ILE	TYR	0.0549501
USER	2n1o_repx	0	THRA29A	29	A		THR	ALA	-1.04902
USER	2n1o_repx	0	THRA29C	29	A		THR	CYS	-0.930239
USER	2n1o_repx	0	THRA29D	29	A		THR	ASP	-1.48736
USER	2n1o_repx	0	THRA29E	29	A		THR	GLU	-1.32621
USER	2n1o_repx	0	THRA29F	29	A		THR	PHE	-1.65652
USER	2n1o_repx	0	THRA29G	29	A		THR	GLY	-0.676112
USER	2n1o_repx	0	THRA29H	29	A		THR	HIS	-1.15896
USER	2n1o_repx	0	THRA29I	29	A		THR	ILE	-0.222706
USER	2n1o_repx	0	THRA29K	29	A		THR	LYS	-1.15717
USER	2n1o_repx	0	THRA29L	29	A		THR	LEU	-1.21339
USER	2n1o_repx	0	THRA29M	29	A		THR	MET	-1.37292
USER	2n1o_repx	0	THRA29N	29	A		THR	ASN	-0.92353
USER	2n1o_repx	0	THRA29P	29	A		THR	PRO	0.824155
USER	2n1o_repx	0	THRA29Q	29	A		THR	GLN	-1.28078
USER	2n1o_repx	0	THRA29R	29	A		THR	ARG	-1.0041
USER	2n1o_repx	0	THRA29S	29	A		THR	SER	-0.790733
USER	2n1o_repx	0	THRA29V	29	A		THR	VAL	0.214713
USER	2n1o_repx	0	THRA29W	29	A		THR	TRP	-1.45469
USER	2n1o_repx	0	THRA29Y	29	A		THR	TYR	-1.45543
USER	2n1o_repx	0	ASNA30A	30	A		ASN	ALA	0.810232
USER	2n1o_repx	0	ASNA30C	30	A		ASN	CYS	0.601876
USER	2n1o_repx	0	ASNA30D	30	A		ASN	ASP	0.304564
USER	2n1o_repx	0	ASNA30E	30	A		ASN	GLU	0.444306
USER	2n1o_repx	0	ASNA30F	30	A		ASN	PHE	0.264151
USER	2n1o_repx	0	ASNA30G	30	A		ASN	GLY	-1.64487
USER	2n1o_repx	0	ASNA30H	30	A		ASN	HIS	0.632318
USER	2n1o_repx	0	ASNA30I	30	A		ASN	ILE	2.53128
USER	2n1o_repx	0	ASNA30K	30	A		ASN	LYS	0.168168
USER	2n1o_repx	0	ASNA30L	30	A		ASN	LEU	0.420207
USER	2n1o_repx	0	ASNA30M	30	A		ASN	MET	0.221593
USER	2n1o_repx	0	ASNA30P	30	A		ASN	PRO	5.04002
USER	2n1o_repx	0	ASNA30Q	30	A		ASN	GLN	0.586235
USER	2n1o_repx	0	ASNA30R	30	A		ASN	ARG	0.563281
USER	2n1o_repx	0	ASNA30S	30	A		ASN	SER	0.448496
USER	2n1o_repx	0	ASNA30T	30	A		ASN	THR	0.859782
USER	2n1o_repx	0	ASNA30V	30	A		ASN	VAL	1.5413
USER	2n1o_repx	0	ASNA30W	30	A		ASN	TRP	0.0500156
USER	2n1o_repx	0	ASNA30Y	30	A		ASN	TYR	0.276501
USER	2n1o_repx	0	ALAA31C	31	A		ALA	CYS	-0.0747051
USER	2n1o_repx	0	ALAA31D	31	A		ALA	ASP	-0.37813
USER	2n1o_repx	0	ALAA31E	31	A		ALA	GLU	-0.315918
USER	2n1o_repx	0	ALAA31F	31	A		ALA	PHE	-0.128436
USER	2n1o_repx	0	ALAA31G	31	A		ALA	GLY	0.45247
USER	2n1o_repx	0	ALAA31H	31	A		ALA	HIS	0.792709
USER	2n1o_repx	0	ALAA31I	31	A		ALA	ILE	-0.638068
USER	2n1o_repx	0	ALAA31K	31	A		ALA	LYS	-0.322364
USER	2n1o_repx	0	ALAA31L	31	A		ALA	LEU	-0.696695
USER	2n1o_repx	0	ALAA31M	31	A		ALA	MET	-0.520204
USER	2n1o_repx	0	ALAA31N	31	A		ALA	ASN	0.152303
USER	2n1o_repx	0	ALAA31P	31	A		ALA	PRO	6.01286
USER	2n1o_repx	0	ALAA31Q	31	A		ALA	GLN	-0.162878
USER	2n1o_repx	0	ALAA31R	31	A		ALA	ARG	0.0417403
USER	2n1o_repx	0	ALAA31S	31	A		ALA	SER	0.652096
USER	2n1o_repx	0	ALAA31T	31	A		ALA	THR	0.219759
USER	2n1o_repx	0	ALAA31V	31	A		ALA	VAL	0.166898
USER	2n1o_repx	0	ALAA31W	31	A		ALA	TRP	0.314293
USER	2n1o_repx	0	ALAA31Y	31	A		ALA	TYR	0.17769
USER	2n1o_repx	0	SERA32A	32	A		SER	ALA	-0.57298
USER	2n1o_repx	0	SERA32C	32	A		SER	CYS	-0.92526
USER	2n1o_repx	0	SERA32D	32	A		SER	ASP	-0.0282711
USER	2n1o_repx	0	SERA32E	32	A		SER	GLU	-0.612181
USER	2n1o_repx	0	SERA32F	32	A		SER	PHE	-1.47916
USER	2n1o_repx	0	SERA32G	32	A		SER	GLY	0.699223
USER	2n1o_repx	0	SERA32H	32	A		SER	HIS	-0.225369
USER	2n1o_repx	0	SERA32I	32	A		SER	ILE	0.480637
USER	2n1o_repx	0	SERA32K	32	A		SER	LYS	-1.50783
USER	2n1o_repx	0	SERA32L	32	A		SER	LEU	-1.13675
USER	2n1o_repx	0	SERA32M	32	A		SER	MET	-2.4949
USER	2n1o_repx	0	SERA32N	32	A		SER	ASN	-0.0183631
USER	2n1o_repx	0	SERA32P	32	A		SER	PRO	-0.203949
USER	2n1o_repx	0	SERA32Q	32	A		SER	GLN	-0.361079
USER	2n1o_repx	0	SERA32R	32	A		SER	ARG	-1.45007
USER	2n1o_repx	0	SERA32T	32	A		SER	THR	0.965261
USER	2n1o_repx	0	SERA32V	32	A		SER	VAL	-0.820725
USER	2n1o_repx	0	SERA32W	32	A		SER	TRP	-1.10376
USER	2n1o_repx	0	SERA32Y	32	A		SER	TYR	-1.15564
USER	2n1o_repx	0	GLNA33A	33	A		GLN	ALA	1.65122
USER	2n1o_repx	0	GLNA33C	33	A		GLN	CYS	0.396712
USER	2n1o_repx	0	GLNA33D	33	A		GLN	ASP	1.61083
USER	2n1o_repx	0	GLNA33E	33	A		GLN	GLU	0.623948
USER	2n1o_repx	0	GLNA33F	33	A		GLN	PHE	-1.18007
USER	2n1o_repx	0	GLNA33G	33	A		GLN	GLY	3.08959
USER	2n1o_repx	0	GLNA33H	33	A		GLN	HIS	0.412758
USER	2n1o_repx	0	GLNA33I	33	A		GLN	ILE	-0.464395
USER	2n1o_repx	0	GLNA33K	33	A		GLN	LYS	-0.935425
USER	2n1o_repx	0	GLNA33L	33	A		GLN	LEU	-1.41969
USER	2n1o_repx	0	GLNA33M	33	A		GLN	MET	-1.21571
USER	2n1o_repx	0	GLNA33N	33	A		GLN	ASN	-0.267125
USER	2n1o_repx	0	GLNA33P	33	A		GLN	PRO	4.73079
USER	2n1o_repx	0	GLNA33R	33	A		GLN	ARG	-0.667459
USER	2n1o_repx	0	GLNA33S	33	A		GLN	SER	1.12862
USER	2n1o_repx	0	GLNA33T	33	A		GLN	THR	1.95078
USER	2n1o_repx	0	GLNA33V	33	A		GLN	VAL	-0.27718
USER	2n1o_repx	0	GLNA33W	33	A		GLN	TRP	-1.03154
USER	2n1o_repx	0	GLNA33Y	33	A		GLN	TYR	-0.933882
USER	2n1o_repx	0	TRPA34A	34	A		TRP	ALA	1.14575
USER	2n1o_repx	0	TRPA34C	34	A		TRP	CYS	1.1468
USER	2n1o_repx	0	TRPA34D	34	A		TRP	ASP	3.29738
USER	2n1o_repx	0	TRPA34E	34	A		TRP	GLU	2.49935
USER	2n1o_repx	0	TRPA34F	34	A		TRP	PHE	-0.102552
USER	2n1o_repx	0	TRPA34G	34	A		TRP	GLY	1.47564
USER	2n1o_repx	0	TRPA34H	34	A		TRP	HIS	0.0148017
USER	2n1o_repx	0	TRPA34I	34	A		TRP	ILE	-0.204892
USER	2n1o_repx	0	TRPA34K	34	A		TRP	LYS	0.147999
USER	2n1o_repx	0	TRPA34L	34	A		TRP	LEU	0.340647
USER	2n1o_repx	0	TRPA34M	34	A		TRP	MET	-0.595828
USER	2n1o_repx	0	TRPA34N	34	A		TRP	ASN	2.47341
USER	2n1o_repx	0	TRPA34P	34	A		TRP	PRO	-2.34037
USER	2n1o_repx	0	TRPA34Q	34	A		TRP	GLN	1.12695
USER	2n1o_repx	0	TRPA34R	34	A		TRP	ARG	0.753282
USER	2n1o_repx	0	TRPA34S	34	A		TRP	SER	2.63237
USER	2n1o_repx	0	TRPA34T	34	A		TRP	THR	2.22897
USER	2n1o_repx	0	TRPA34V	34	A		TRP	VAL	1.45598
USER	2n1o_repx	0	TRPA34Y	34	A		TRP	TYR	0.841387
USER	2n1o_repx	0	GLUA35A	35	A		GLU	ALA	0.08662
USER	2n1o_repx	0	GLUA35C	35	A		GLU	CYS	0.515461
USER	2n1o_repx	0	GLUA35D	35	A		GLU	ASP	-0.078631
USER	2n1o_repx	0	GLUA35F	35	A		GLU	PHE	-0.253656
USER	2n1o_repx	0	GLUA35G	35	A		GLU	GLY	0.776322
USER	2n1o_repx	0	GLUA35H	35	A		GLU	HIS	0.408729
USER	2n1o_repx	0	GLUA35I	35	A		GLU	ILE	-0.137736
USER	2n1o_repx	0	GLUA35K	35	A		GLU	LYS	-0.321568
USER	2n1o_repx	0	GLUA35L	35	A		GLU	LEU	-0.567241
USER	2n1o_repx	0	GLUA35M	35	A		GLU	MET	-0.514802
USER	2n1o_repx	0	GLUA35N	35	A		GLU	ASN	0.121285
USER	2n1o_repx	0	GLUA35P	35	A		GLU	PRO	1.98784
USER	2n1o_repx	0	GLUA35Q	35	A		GLU	GLN	-0.441928
USER	2n1o_repx	0	GLUA35R	35	A		GLU	ARG	-0.358225
USER	2n1o_repx	0	GLUA35S	35	A		GLU	SER	0.763081
USER	2n1o_repx	0	GLUA35T	35	A		GLU	THR	0.735593
USER	2n1o_repx	0	GLUA35V	35	A		GLU	VAL	0.273746
USER	2n1o_repx	0	GLUA35W	35	A		GLU	TRP	0.129968
USER	2n1o_repx	0	GLUA35Y	35	A		GLU	TYR	-0.0103355
USER	2n1o_repx	0	ARGA36A	36	A		ARG	ALA	0.338249
USER	2n1o_repx	0	ARGA36C	36	A		ARG	CYS	0.280042
USER	2n1o_repx	0	ARGA36D	36	A		ARG	ASP	0.567723
USER	2n1o_repx	0	ARGA36E	36	A		ARG	GLU	-0.0134684
USER	2n1o_repx	0	ARGA36F	36	A		ARG	PHE	-0.569394
USER	2n1o_repx	0	ARGA36G	36	A		ARG	GLY	0.703005
USER	2n1o_repx	0	ARGA36H	36	A		ARG	HIS	-0.392734
USER	2n1o_repx	0	ARGA36I	36	A		ARG	ILE	-0.270531
USER	2n1o_repx	0	ARGA36K	36	A		ARG	LYS	-0.193908
USER	2n1o_repx	0	ARGA36L	36	A		ARG	LEU	-0.278183
USER	2n1o_repx	0	ARGA36M	36	A		ARG	MET	-1.14292
USER	2n1o_repx	0	ARGA36N	36	A		ARG	ASN	-0.242369
USER	2n1o_repx	0	ARGA36P	36	A		ARG	PRO	0.289552
USER	2n1o_repx	0	ARGA36Q	36	A		ARG	GLN	-0.204412
USER	2n1o_repx	0	ARGA36S	36	A		ARG	SER	0.519529
USER	2n1o_repx	0	ARGA36T	36	A		ARG	THR	0.489055
USER	2n1o_repx	0	ARGA36V	36	A		ARG	VAL	0.247912
USER	2n1o_repx	0	ARGA36W	36	A		ARG	TRP	0.727137
USER	2n1o_repx	0	ARGA36Y	36	A		ARG	TYR	-0.0939454
USER	2n1o_repx	0	PROA37A	37	A		PRO	ALA	2.91121
USER	2n1o_repx	0	PROA37C	37	A		PRO	CYS	4.31665
USER	2n1o_repx	0	PROA37D	37	A		PRO	ASP	7.5615
USER	2n1o_repx	0	PROA37E	37	A		PRO	GLU	6.10664
USER	2n1o_repx	0	PROA37F	37	A		PRO	PHE	12.0704
USER	2n1o_repx	0	PROA37G	37	A		PRO	GLY	4.48525
USER	2n1o_repx	0	PROA37H	37	A		PRO	HIS	10.9689
USER	2n1o_repx	0	PROA37I	37	A		PRO	ILE	6.72282
USER	2n1o_repx	0	PROA37K	37	A		PRO	LYS	5.62918
USER	2n1o_repx	0	PROA37L	37	A		PRO	LEU	6.8883
USER	2n1o_repx	0	PROA37M	37	A		PRO	MET	5.60376
USER	2n1o_repx	0	PROA37N	37	A		PRO	ASN	5.30546
USER	2n1o_repx	0	PROA37Q	37	A		PRO	GLN	5.77556
USER	2n1o_repx	0	PROA37R	37	A		PRO	ARG	5.39623
USER	2n1o_repx	0	PROA37S	37	A		PRO	SER	4.25828
USER	2n1o_repx	0	PROA37T	37	A		PRO	THR	5.2375
USER	2n1o_repx	0	PROA37V	37	A		PRO	VAL	4.5264
USER	2n1o_repx	0	PROA37W	37	A		PRO	TRP	11.4265
USER	2n1o_repx	0	PROA37Y	37	A		PRO	TYR	12.8527
USER	2n1o_repx	0	SERA38A	38	A		SER	ALA	-0.235945
USER	2n1o_repx	0	SERA38C	38	A		SER	CYS	-0.156674
USER	2n1o_repx	0	SERA38D	38	A		SER	ASP	-0.256648
USER	2n1o_repx	0	SERA38E	38	A		SER	GLU	-0.275708
USER	2n1o_repx	0	SERA38F	38	A		SER	PHE	-0.121626
USER	2n1o_repx	0	SERA38G	38	A		SER	GLY	0.145111
USER	2n1o_repx	0	SERA38H	38	A		SER	HIS	0.117517
USER	2n1o_repx	0	SERA38I	38	A		SER	ILE	-0.457374
USER	2n1o_repx	0	SERA38K	38	A		SER	LYS	-0.387636
USER	2n1o_repx	0	SERA38L	38	A		SER	LEU	-1.02109
USER	2n1o_repx	0	SERA38M	38	A		SER	MET	-1.27437
USER	2n1o_repx	0	SERA38N	38	A		SER	ASN	-0.290162
USER	2n1o_repx	0	SERA38P	38	A		SER	PRO	0.329118
USER	2n1o_repx	0	SERA38Q	38	A		SER	GLN	-0.300511
USER	2n1o_repx	0	SERA38R	38	A		SER	ARG	-0.350869
USER	2n1o_repx	0	SERA38T	38	A		SER	THR	0.529384
USER	2n1o_repx	0	SERA38V	38	A		SER	VAL	0.642102
USER	2n1o_repx	0	SERA38W	38	A		SER	TRP	0.101835
USER	2n1o_repx	0	SERA38Y	38	A		SER	TYR	-0.205025
USER	2n1o_repx	0	GLYA39A	39	A		GLY	ALA	1.7181
USER	2n1o_repx	0	GLYA39C	39	A		GLY	CYS	2.23493
USER	2n1o_repx	0	GLYA39D	39	A		GLY	ASP	2.30367
USER	2n1o_repx	0	GLYA39E	39	A		GLY	GLU	2.23726
USER	2n1o_repx	0	GLYA39F	39	A		GLY	PHE	2.27092
USER	2n1o_repx	0	GLYA39H	39	A		GLY	HIS	2.40282
USER	2n1o_repx	0	GLYA39I	39	A		GLY	ILE	2.67991
USER	2n1o_repx	0	GLYA39K	39	A		GLY	LYS	1.90268
USER	2n1o_repx	0	GLYA39L	39	A		GLY	LEU	2.46043
USER	2n1o_repx	0	GLYA39M	39	A		GLY	MET	2.27144
USER	2n1o_repx	0	GLYA39N	39	A		GLY	ASN	2.30693
USER	2n1o_repx	0	GLYA39P	39	A		GLY	PRO	6.53501
USER	2n1o_repx	0	GLYA39Q	39	A		GLY	GLN	2.08783
USER	2n1o_repx	0	GLYA39R	39	A		GLY	ARG	1.62127
USER	2n1o_repx	0	GLYA39S	39	A		GLY	SER	2.1338
USER	2n1o_repx	0	GLYA39T	39	A		GLY	THR	2.49108
USER	2n1o_repx	0	GLYA39V	39	A		GLY	VAL	2.68842
USER	2n1o_repx	0	GLYA39W	39	A		GLY	TRP	2.35314
USER	2n1o_repx	0	GLYA39Y	39	A		GLY	TYR	2.34345
USER	2n1o_repx	0	ARGB208A	208	B		ARG	ALA	0.110708
USER	2n1o_repx	0	ARGB208C	208	B		ARG	CYS	0.219696
USER	2n1o_repx	0	ARGB208D	208	B		ARG	ASP	-0.409522
USER	2n1o_repx	0	ARGB208E	208	B		ARG	GLU	0.170011
USER	2n1o_repx	0	ARGB208F	208	B		ARG	PHE	0.0896343
USER	2n1o_repx	0	ARGB208G	208	B		ARG	GLY	-0.0843174
USER	2n1o_repx	0	ARGB208H	208	B		ARG	HIS	0.288852
USER	2n1o_repx	0	ARGB208I	208	B		ARG	ILE	0.444443
USER	2n1o_repx	0	ARGB208K	208	B		ARG	LYS	0.0134506
USER	2n1o_repx	0	ARGB208L	208	B		ARG	LEU	0.227987
USER	2n1o_repx	0	ARGB208M	208	B		ARG	MET	0.108162
USER	2n1o_repx	0	ARGB208N	208	B		ARG	ASN	-0.00735189
USER	2n1o_repx	0	ARGB208P	208	B		ARG	PRO	0.47086
USER	2n1o_repx	0	ARGB208Q	208	B		ARG	GLN	0.234576
USER	2n1o_repx	0	ARGB208S	208	B		ARG	SER	0.15835
USER	2n1o_repx	0	ARGB208T	208	B		ARG	THR	0.29993
USER	2n1o_repx	0	ARGB208V	208	B		ARG	VAL	0.452042
USER	2n1o_repx	0	ARGB208W	208	B		ARG	TRP	-0.0557084
USER	2n1o_repx	0	ARGB208Y	208	B		ARG	TYR	0.068191
USER	2n1o_repx	0	ILEB209A	209	B		ILE	ALA	0.365386
USER	2n1o_repx	0	ILEB209C	209	B		ILE	CYS	0.36617
USER	2n1o_repx	0	ILEB209D	209	B		ILE	ASP	-0.140465
USER	2n1o_repx	0	ILEB209E	209	B		ILE	GLU	0.121831
USER	2n1o_repx	0	ILEB209F	209	B		ILE	PHE	-0.989512
USER	2n1o_repx	0	ILEB209G	209	B		ILE	GLY	0.294389
USER	2n1o_repx	0	ILEB209H	209	B		ILE	HIS	0.261006
USER	2n1o_repx	0	ILEB209K	209	B		ILE	LYS	-0.157981
USER	2n1o_repx	0	ILEB209L	209	B		ILE	LEU	-0.0567632
USER	2n1o_repx	0	ILEB209M	209	B		ILE	MET	-1.0008
USER	2n1o_repx	0	ILEB209N	209	B		ILE	ASN	-0.0921124
USER	2n1o_repx	0	ILEB209P	209	B		ILE	PRO	2.66748
USER	2n1o_repx	0	ILEB209Q	209	B		ILE	GLN	-0.400702
USER	2n1o_repx	0	ILEB209R	209	B		ILE	ARG	0.039897
USER	2n1o_repx	0	ILEB209S	209	B		ILE	SER	0.356584
USER	2n1o_repx	0	ILEB209T	209	B		ILE	THR	0.0771581
USER	2n1o_repx	0	ILEB209V	209	B		ILE	VAL	0.103187
USER	2n1o_repx	0	ILEB209W	209	B		ILE	TRP	-0.929455
USER	2n1o_repx	0	ILEB209Y	209	B		ILE	TYR	-0.497331
USER	2n1o_repx	0	PROB211A	211	B		PRO	ALA	2.11738
USER	2n1o_repx	0	PROB211C	211	B		PRO	CYS	2.15925
USER	2n1o_repx	0	PROB211D	211	B		PRO	ASP	4.72576
USER	2n1o_repx	0	PROB211E	211	B		PRO	GLU	3.29302
USER	2n1o_repx	0	PROB211F	211	B		PRO	PHE	9.87742
USER	2n1o_repx	0	PROB211G	211	B		PRO	GLY	3.66282
USER	2n1o_repx	0	PROB211H	211	B		PRO	HIS	9.74332
USER	2n1o_repx	0	PROB211I	211	B		PRO	ILE	3.70888
USER	2n1o_repx	0	PROB211K	211	B		PRO	LYS	2.95082
USER	2n1o_repx	0	PROB211L	211	B		PRO	LEU	4.28403
USER	2n1o_repx	0	PROB211M	211	B		PRO	MET	2.67211
USER	2n1o_repx	0	PROB211N	211	B		PRO	ASN	3.88269
USER	2n1o_repx	0	PROB211Q	211	B		PRO	GLN	3.24922
USER	2n1o_repx	0	PROB211R	211	B		PRO	ARG	3.34205
USER	2n1o_repx	0	PROB211S	211	B		PRO	SER	2.1513
USER	2n1o_repx	0	PROB211T	211	B		PRO	THR	2.95196
USER	2n1o_repx	0	PROB211V	211	B		PRO	VAL	3.06224
USER	2n1o_repx	0	PROB211W	211	B		PRO	TRP	9.95028
USER	2n1o_repx	0	PROB211Y	211	B		PRO	TYR	10.3361
USER	2n1o_repx	0	PROB212A	212	B		PRO	ALA	0.929974
USER	2n1o_repx	0	PROB212C	212	B		PRO	CYS	1.26059
USER	2n1o_repx	0	PROB212D	212	B		PRO	ASP	1.37561
USER	2n1o_repx	0	PROB212E	212	B		PRO	GLU	0.652098
USER	2n1o_repx	0	PROB212F	212	B		PRO	PHE	1.11907
USER	2n1o_repx	0	PROB212G	212	B		PRO	GLY	1.13212
USER	2n1o_repx	0	PROB212H	212	B		PRO	HIS	0.998278
USER	2n1o_repx	0	PROB212I	212	B		PRO	ILE	1.23962
USER	2n1o_repx	0	PROB212K	212	B		PRO	LYS	0.969829
USER	2n1o_repx	0	PROB212L	212	B		PRO	LEU	1.0934
USER	2n1o_repx	0	PROB212M	212	B		PRO	MET	1.1861
USER	2n1o_repx	0	PROB212N	212	B		PRO	ASN	1.3146
USER	2n1o_repx	0	PROB212Q	212	B		PRO	GLN	0.994611
USER	2n1o_repx	0	PROB212R	212	B		PRO	ARG	0.551242
USER	2n1o_repx	0	PROB212S	212	B		PRO	SER	1.08858
USER	2n1o_repx	0	PROB212T	212	B		PRO	THR	1.06402
USER	2n1o_repx	0	PROB212V	212	B		PRO	VAL	1.17078
USER	2n1o_repx	0	PROB212W	212	B		PRO	TRP	1.20946
USER	2n1o_repx	0	PROB212Y	212	B		PRO	TYR	1.19855
USER	2n1o_repx	0	LEUB213A	213	B		LEU	ALA	0.357203
USER	2n1o_repx	0	LEUB213C	213	B		LEU	CYS	0.695189
USER	2n1o_repx	0	LEUB213D	213	B		LEU	ASP	2.12708
USER	2n1o_repx	0	LEUB213E	213	B		LEU	GLU	0.155944
USER	2n1o_repx	0	LEUB213F	213	B		LEU	PHE	1.29825
USER	2n1o_repx	0	LEUB213G	213	B		LEU	GLY	1.52027
USER	2n1o_repx	0	LEUB213H	213	B		LEU	HIS	2.17969
USER	2n1o_repx	0	LEUB213I	213	B		LEU	ILE	0.155198
USER	2n1o_repx	0	LEUB213K	213	B		LEU	LYS	-0.191974
USER	2n1o_repx	0	LEUB213M	213	B		LEU	MET	-0.662658
USER	2n1o_repx	0	LEUB213N	213	B		LEU	ASN	1.47219
USER	2n1o_repx	0	LEUB213P	213	B		LEU	PRO	-1.58854
USER	2n1o_repx	0	LEUB213Q	213	B		LEU	GLN	-0.113235
USER	2n1o_repx	0	LEUB213R	213	B		LEU	ARG	-0.00245725
USER	2n1o_repx	0	LEUB213S	213	B		LEU	SER	1.2064
USER	2n1o_repx	0	LEUB213T	213	B		LEU	THR	0.373966
USER	2n1o_repx	0	LEUB213V	213	B		LEU	VAL	0.576523
USER	2n1o_repx	0	LEUB213W	213	B		LEU	TRP	1.28103
USER	2n1o_repx	0	LEUB213Y	213	B		LEU	TYR	1.8733
USER	2n1o_repx	0	PROB214A	214	B		PRO	ALA	2.18946
USER	2n1o_repx	0	PROB214C	214	B		PRO	CYS	2.5285
USER	2n1o_repx	0	PROB214D	214	B		PRO	ASP	2.67145
USER	2n1o_repx	0	PROB214E	214	B		PRO	GLU	2.27479
USER	2n1o_repx	0	PROB214F	214	B		PRO	PHE	2.55304
USER	2n1o_repx	0	PROB214G	214	B		PRO	GLY	2.17022
USER	2n1o_repx	0	PROB214H	214	B		PRO	HIS	2.63268
USER	2n1o_repx	0	PROB214I	214	B		PRO	ILE	1.84348
USER	2n1o_repx	0	PROB214K	214	B		PRO	LYS	1.68986
USER	2n1o_repx	0	PROB214L	214	B		PRO	LEU	1.83885
USER	2n1o_repx	0	PROB214M	214	B		PRO	MET	1.39533
USER	2n1o_repx	0	PROB214N	214	B		PRO	ASN	2.50051
USER	2n1o_repx	0	PROB214Q	214	B		PRO	GLN	1.91127
USER	2n1o_repx	0	PROB214R	214	B		PRO	ARG	1.04099
USER	2n1o_repx	0	PROB214S	214	B		PRO	SER	2.21781
USER	2n1o_repx	0	PROB214T	214	B		PRO	THR	3.25241
USER	2n1o_repx	0	PROB214V	214	B		PRO	VAL	2.19186
USER	2n1o_repx	0	PROB214W	214	B		PRO	TRP	2.60147
USER	2n1o_repx	0	PROB214Y	214	B		PRO	TYR	2.5652
USER	2n1o_repx	0	PHEB215A	215	B		PHE	ALA	1.96485
USER	2n1o_repx	0	PHEB215C	215	B		PHE	CYS	1.524
USER	2n1o_repx	0	PHEB215D	215	B		PHE	ASP	2.28117
USER	2n1o_repx	0	PHEB215E	215	B		PHE	GLU	2.0405
USER	2n1o_repx	0	PHEB215G	215	B		PHE	GLY	1.99246
USER	2n1o_repx	0	PHEB215H	215	B		PHE	HIS	1.0313
USER	2n1o_repx	0	PHEB215I	215	B		PHE	ILE	1.51193
USER	2n1o_repx	0	PHEB215K	215	B		PHE	LYS	0.667903
USER	2n1o_repx	0	PHEB215L	215	B		PHE	LEU	1.50414
USER	2n1o_repx	0	PHEB215M	215	B		PHE	MET	1.02625
USER	2n1o_repx	0	PHEB215N	215	B		PHE	ASN	1.5968
USER	2n1o_repx	0	PHEB215P	215	B		PHE	PRO	1.62337
USER	2n1o_repx	0	PHEB215Q	215	B		PHE	GLN	1.04069
USER	2n1o_repx	0	PHEB215R	215	B		PHE	ARG	0.758174
USER	2n1o_repx	0	PHEB215S	215	B		PHE	SER	2.08753
USER	2n1o_repx	0	PHEB215T	215	B		PHE	THR	1.902
USER	2n1o_repx	0	PHEB215V	215	B		PHE	VAL	1.56927
USER	2n1o_repx	0	PHEB215W	215	B		PHE	TRP	1.14634
USER	2n1o_repx	0	PHEB215Y	215	B		PHE	TYR	0.419633
