## Supplementary material for "Validating folding energy estimates as a method for variant interpretation": pin1_4gwt_ddg_background.csv

source	pdb	score	pdb_mut	pdb_rid	pdb_chain	gene_no	mut_from	mut_to	ddg
USER	4gwt_repx	0	LYSA6A	6	A		LYS	ALA	0.289356
USER	4gwt_repx	0	LYSA6C	6	A		LYS	CYS	0.330061
USER	4gwt_repx	0	LYSA6D	6	A		LYS	ASP	0.278731
USER	4gwt_repx	0	LYSA6E	6	A		LYS	GLU	0.267392
USER	4gwt_repx	0	LYSA6F	6	A		LYS	PHE	0.178682
USER	4gwt_repx	0	LYSA6G	6	A		LYS	GLY	0.262201
USER	4gwt_repx	0	LYSA6H	6	A		LYS	HIS	0.0561166
USER	4gwt_repx	0	LYSA6I	6	A		LYS	ILE	0.534877
USER	4gwt_repx	0	LYSA6L	6	A		LYS	LEU	0.34212
USER	4gwt_repx	0	LYSA6M	6	A		LYS	MET	0.204748
USER	4gwt_repx	0	LYSA6N	6	A		LYS	ASN	0.303657
USER	4gwt_repx	0	LYSA6P	6	A		LYS	PRO	0.437192
USER	4gwt_repx	0	LYSA6Q	6	A		LYS	GLN	0.0391149
USER	4gwt_repx	0	LYSA6R	6	A		LYS	ARG	-0.28515
USER	4gwt_repx	0	LYSA6S	6	A		LYS	SER	0.267507
USER	4gwt_repx	0	LYSA6T	6	A		LYS	THR	0.345072
USER	4gwt_repx	0	LYSA6V	6	A		LYS	VAL	0.44725
USER	4gwt_repx	0	LYSA6W	6	A		LYS	TRP	-0.157895
USER	4gwt_repx	0	LYSA6Y	6	A		LYS	TYR	0.271319
USER	4gwt_repx	0	LEUA7A	7	A		LEU	ALA	2.30847
USER	4gwt_repx	0	LEUA7C	7	A		LEU	CYS	2.18529
USER	4gwt_repx	0	LEUA7D	7	A		LEU	ASP	2.91832
USER	4gwt_repx	0	LEUA7E	7	A		LEU	GLU	1.75131
USER	4gwt_repx	0	LEUA7F	7	A		LEU	PHE	1.21465
USER	4gwt_repx	0	LEUA7G	7	A		LEU	GLY	3.30036
USER	4gwt_repx	0	LEUA7H	7	A		LEU	HIS	2.56168
USER	4gwt_repx	0	LEUA7I	7	A		LEU	ILE	1.75721
USER	4gwt_repx	0	LEUA7K	7	A		LEU	LYS	1.82292
USER	4gwt_repx	0	LEUA7M	7	A		LEU	MET	0.091807
USER	4gwt_repx	0	LEUA7N	7	A		LEU	ASN	2.3625
USER	4gwt_repx	0	LEUA7P	7	A		LEU	PRO	1.63079
USER	4gwt_repx	0	LEUA7Q	7	A		LEU	GLN	1.7686
USER	4gwt_repx	0	LEUA7R	7	A		LEU	ARG	1.84347
USER	4gwt_repx	0	LEUA7S	7	A		LEU	SER	2.80401
USER	4gwt_repx	0	LEUA7T	7	A		LEU	THR	2.61857
USER	4gwt_repx	0	LEUA7V	7	A		LEU	VAL	2.17358
USER	4gwt_repx	0	LEUA7W	7	A		LEU	TRP	2.10691
USER	4gwt_repx	0	LEUA7Y	7	A		LEU	TYR	1.85462
USER	4gwt_repx	0	PROA8A	8	A		PRO	ALA	2.52922
USER	4gwt_repx	0	PROA8C	8	A		PRO	CYS	2.73276
USER	4gwt_repx	0	PROA8D	8	A		PRO	ASP	2.85178
USER	4gwt_repx	0	PROA8E	8	A		PRO	GLU	2.60159
USER	4gwt_repx	0	PROA8F	8	A		PRO	PHE	2.6073
USER	4gwt_repx	0	PROA8G	8	A		PRO	GLY	3.09974
USER	4gwt_repx	0	PROA8H	8	A		PRO	HIS	3.42604
USER	4gwt_repx	0	PROA8I	8	A		PRO	ILE	3.90981
USER	4gwt_repx	0	PROA8K	8	A		PRO	LYS	2.40513
USER	4gwt_repx	0	PROA8L	8	A		PRO	LEU	2.34471
USER	4gwt_repx	0	PROA8M	8	A		PRO	MET	2.01409
USER	4gwt_repx	0	PROA8N	8	A		PRO	ASN	3.05949
USER	4gwt_repx	0	PROA8Q	8	A		PRO	GLN	2.64479
USER	4gwt_repx	0	PROA8R	8	A		PRO	ARG	2.14998
USER	4gwt_repx	0	PROA8S	8	A		PRO	SER	2.70689
USER	4gwt_repx	0	PROA8T	8	A		PRO	THR	4.16742
USER	4gwt_repx	0	PROA8V	8	A		PRO	VAL	3.70068
USER	4gwt_repx	0	PROA8W	8	A		PRO	TRP	3.12563
USER	4gwt_repx	0	PROA8Y	8	A		PRO	TYR	2.65774
USER	4gwt_repx	0	PROA9A	9	A		PRO	ALA	1.55868
USER	4gwt_repx	0	PROA9C	9	A		PRO	CYS	1.91004
USER	4gwt_repx	0	PROA9D	9	A		PRO	ASP	1.55817
USER	4gwt_repx	0	PROA9E	9	A		PRO	GLU	0.823476
USER	4gwt_repx	0	PROA9F	9	A		PRO	PHE	0.738751
USER	4gwt_repx	0	PROA9G	9	A		PRO	GLY	2.12413
USER	4gwt_repx	0	PROA9H	9	A		PRO	HIS	1.57627
USER	4gwt_repx	0	PROA9I	9	A		PRO	ILE	1.74855
USER	4gwt_repx	0	PROA9K	9	A		PRO	LYS	1.30199
USER	4gwt_repx	0	PROA9L	9	A		PRO	LEU	1.43541
USER	4gwt_repx	0	PROA9M	9	A		PRO	MET	1.10796
USER	4gwt_repx	0	PROA9N	9	A		PRO	ASN	1.86511
USER	4gwt_repx	0	PROA9Q	9	A		PRO	GLN	1.4626
USER	4gwt_repx	0	PROA9R	9	A		PRO	ARG	1.44513
USER	4gwt_repx	0	PROA9S	9	A		PRO	SER	1.67702
USER	4gwt_repx	0	PROA9T	9	A		PRO	THR	1.65757
USER	4gwt_repx	0	PROA9V	9	A		PRO	VAL	1.63587
USER	4gwt_repx	0	PROA9W	9	A		PRO	TRP	0.637538
USER	4gwt_repx	0	PROA9Y	9	A		PRO	TYR	0.899961
USER	4gwt_repx	0	GLYA10A	10	A		GLY	ALA	4.51819
USER	4gwt_repx	0	GLYA10C	10	A		GLY	CYS	7.16745
USER	4gwt_repx	0	GLYA10D	10	A		GLY	ASP	10.048
USER	4gwt_repx	0	GLYA10E	10	A		GLY	GLU	9.80246
USER	4gwt_repx	0	GLYA10F	10	A		GLY	PHE	12.8533
USER	4gwt_repx	0	GLYA10H	10	A		GLY	HIS	12.8871
USER	4gwt_repx	0	GLYA10I	10	A		GLY	ILE	12.8066
USER	4gwt_repx	0	GLYA10K	10	A		GLY	LYS	10.4584
USER	4gwt_repx	0	GLYA10L	10	A		GLY	LEU	9.73277
USER	4gwt_repx	0	GLYA10M	10	A		GLY	MET	7.41109
USER	4gwt_repx	0	GLYA10N	10	A		GLY	ASN	9.43326
USER	4gwt_repx	0	GLYA10P	10	A		GLY	PRO	7.54397
USER	4gwt_repx	0	GLYA10Q	10	A		GLY	GLN	8.12789
USER	4gwt_repx	0	GLYA10R	10	A		GLY	ARG	10.1438
USER	4gwt_repx	0	GLYA10S	10	A		GLY	SER	8.38525
USER	4gwt_repx	0	GLYA10T	10	A		GLY	THR	11.9374
USER	4gwt_repx	0	GLYA10V	10	A		GLY	VAL	9.32459
USER	4gwt_repx	0	GLYA10W	10	A		GLY	TRP	9.9264
USER	4gwt_repx	0	GLYA10Y	10	A		GLY	TYR	9.96497
USER	4gwt_repx	0	TRPA11A	11	A		TRP	ALA	2.77096
USER	4gwt_repx	0	TRPA11C	11	A		TRP	CYS	2.55283
USER	4gwt_repx	0	TRPA11D	11	A		TRP	ASP	3.22855
USER	4gwt_repx	0	TRPA11E	11	A		TRP	GLU	2.35511
USER	4gwt_repx	0	TRPA11F	11	A		TRP	PHE	-0.87071
USER	4gwt_repx	0	TRPA11G	11	A		TRP	GLY	4.80898
USER	4gwt_repx	0	TRPA11H	11	A		TRP	HIS	2.77235
USER	4gwt_repx	0	TRPA11I	11	A		TRP	ILE	0.457215
USER	4gwt_repx	0	TRPA11K	11	A		TRP	LYS	2.59115
USER	4gwt_repx	0	TRPA11L	11	A		TRP	LEU	0.828127
USER	4gwt_repx	0	TRPA11M	11	A		TRP	MET	0.436953
USER	4gwt_repx	0	TRPA11N	11	A		TRP	ASN	1.66127
USER	4gwt_repx	0	TRPA11P	11	A		TRP	PRO	4.81259
USER	4gwt_repx	0	TRPA11Q	11	A		TRP	GLN	2.40016
USER	4gwt_repx	0	TRPA11R	11	A		TRP	ARG	2.66276
USER	4gwt_repx	0	TRPA11S	11	A		TRP	SER	4.31365
USER	4gwt_repx	0	TRPA11T	11	A		TRP	THR	2.51856
USER	4gwt_repx	0	TRPA11V	11	A		TRP	VAL	0.269316
USER	4gwt_repx	0	TRPA11Y	11	A		TRP	TYR	-0.43843
USER	4gwt_repx	0	GLUA12A	12	A		GLU	ALA	0.703457
USER	4gwt_repx	0	GLUA12C	12	A		GLU	CYS	0.331468
USER	4gwt_repx	0	GLUA12D	12	A		GLU	ASP	0.66025
USER	4gwt_repx	0	GLUA12F	12	A		GLU	PHE	-0.21546
USER	4gwt_repx	0	GLUA12G	12	A		GLU	GLY	1.25964
USER	4gwt_repx	0	GLUA12H	12	A		GLU	HIS	0.0487388
USER	4gwt_repx	0	GLUA12I	12	A		GLU	ILE	-1.0969
USER	4gwt_repx	0	GLUA12K	12	A		GLU	LYS	-0.250399
USER	4gwt_repx	0	GLUA12L	12	A		GLU	LEU	-0.994067
USER	4gwt_repx	0	GLUA12M	12	A		GLU	MET	-0.691518
USER	4gwt_repx	0	GLUA12N	12	A		GLU	ASN	0.893276
USER	4gwt_repx	0	GLUA12P	12	A		GLU	PRO	4.89175
USER	4gwt_repx	0	GLUA12Q	12	A		GLU	GLN	-0.450468
USER	4gwt_repx	0	GLUA12R	12	A		GLU	ARG	-0.325116
USER	4gwt_repx	0	GLUA12S	12	A		GLU	SER	0.737142
USER	4gwt_repx	0	GLUA12T	12	A		GLU	THR	-0.267971
USER	4gwt_repx	0	GLUA12V	12	A		GLU	VAL	-0.468913
USER	4gwt_repx	0	GLUA12W	12	A		GLU	TRP	-0.221181
USER	4gwt_repx	0	GLUA12Y	12	A		GLU	TYR	-0.187301
USER	4gwt_repx	0	LYSA13A	13	A		LYS	ALA	0.854495
USER	4gwt_repx	0	LYSA13C	13	A		LYS	CYS	0.53761
USER	4gwt_repx	0	LYSA13D	13	A		LYS	ASP	0.750534
USER	4gwt_repx	0	LYSA13E	13	A		LYS	GLU	0.324174
USER	4gwt_repx	0	LYSA13F	13	A		LYS	PHE	0.64441
USER	4gwt_repx	0	LYSA13G	13	A		LYS	GLY	1.57944
USER	4gwt_repx	0	LYSA13H	13	A		LYS	HIS	1.167
USER	4gwt_repx	0	LYSA13I	13	A		LYS	ILE	-0.505428
USER	4gwt_repx	0	LYSA13L	13	A		LYS	LEU	-0.514083
USER	4gwt_repx	0	LYSA13M	13	A		LYS	MET	-0.67347
USER	4gwt_repx	0	LYSA13N	13	A		LYS	ASN	0.873422
USER	4gwt_repx	0	LYSA13P	13	A		LYS	PRO	0.294233
USER	4gwt_repx	0	LYSA13Q	13	A		LYS	GLN	0.488879
USER	4gwt_repx	0	LYSA13R	13	A		LYS	ARG	0.422878
USER	4gwt_repx	0	LYSA13S	13	A		LYS	SER	1.22244
USER	4gwt_repx	0	LYSA13T	13	A		LYS	THR	0.909812
USER	4gwt_repx	0	LYSA13V	13	A		LYS	VAL	0.121981
USER	4gwt_repx	0	LYSA13W	13	A		LYS	TRP	0.955985
USER	4gwt_repx	0	LYSA13Y	13	A		LYS	TYR	0.650093
USER	4gwt_repx	0	ARGA14A	14	A		ARG	ALA	0.910179
USER	4gwt_repx	0	ARGA14C	14	A		ARG	CYS	0.525897
USER	4gwt_repx	0	ARGA14D	14	A		ARG	ASP	0.530554
USER	4gwt_repx	0	ARGA14E	14	A		ARG	GLU	-0.0711591
USER	4gwt_repx	0	ARGA14F	14	A		ARG	PHE	-0.741045
USER	4gwt_repx	0	ARGA14G	14	A		ARG	GLY	1.59986
USER	4gwt_repx	0	ARGA14H	14	A		ARG	HIS	0.279589
USER	4gwt_repx	0	ARGA14I	14	A		ARG	ILE	0.24196
USER	4gwt_repx	0	ARGA14K	14	A		ARG	LYS	-0.548529
USER	4gwt_repx	0	ARGA14L	14	A		ARG	LEU	-0.422487
USER	4gwt_repx	0	ARGA14M	14	A		ARG	MET	-0.660548
USER	4gwt_repx	0	ARGA14N	14	A		ARG	ASN	0.990689
USER	4gwt_repx	0	ARGA14P	14	A		ARG	PRO	5.00429
USER	4gwt_repx	0	ARGA14Q	14	A		ARG	GLN	-0.0213916
USER	4gwt_repx	0	ARGA14S	14	A		ARG	SER	1.25091
USER	4gwt_repx	0	ARGA14T	14	A		ARG	THR	1.33936
USER	4gwt_repx	0	ARGA14V	14	A		ARG	VAL	0.671902
USER	4gwt_repx	0	ARGA14W	14	A		ARG	TRP	0.937203
USER	4gwt_repx	0	ARGA14Y	14	A		ARG	TYR	-0.91297
USER	4gwt_repx	0	META15A	15	A		MET	ALA	0.954687
USER	4gwt_repx	0	META15C	15	A		MET	CYS	0.754525
USER	4gwt_repx	0	META15D	15	A		MET	ASP	1.19506
USER	4gwt_repx	0	META15E	15	A		MET	GLU	0.523555
USER	4gwt_repx	0	META15F	15	A		MET	PHE	-0.183052
USER	4gwt_repx	0	META15G	15	A		MET	GLY	1.40366
USER	4gwt_repx	0	META15H	15	A		MET	HIS	0.782975
USER	4gwt_repx	0	META15I	15	A		MET	ILE	-0.200431
USER	4gwt_repx	0	META15K	15	A		MET	LYS	0.0258425
USER	4gwt_repx	0	META15L	15	A		MET	LEU	-0.238281
USER	4gwt_repx	0	META15N	15	A		MET	ASN	1.24733
USER	4gwt_repx	0	META15P	15	A		MET	PRO	2.07898
USER	4gwt_repx	0	META15Q	15	A		MET	GLN	0.327946
USER	4gwt_repx	0	META15R	15	A		MET	ARG	0.442547
USER	4gwt_repx	0	META15S	15	A		MET	SER	1.22627
USER	4gwt_repx	0	META15T	15	A		MET	THR	0.799949
USER	4gwt_repx	0	META15V	15	A		MET	VAL	0.649812
USER	4gwt_repx	0	META15W	15	A		MET	TRP	-0.119299
USER	4gwt_repx	0	META15Y	15	A		MET	TYR	-0.337756
USER	4gwt_repx	0	SERA16A	16	A		SER	ALA	-0.361562
USER	4gwt_repx	0	SERA16C	16	A		SER	CYS	-0.357995
USER	4gwt_repx	0	SERA16D	16	A		SER	ASP	-1.74137
USER	4gwt_repx	0	SERA16E	16	A		SER	GLU	-0.328642
USER	4gwt_repx	0	SERA16F	16	A		SER	PHE	-0.839141
USER	4gwt_repx	0	SERA16G	16	A		SER	GLY	0.964702
USER	4gwt_repx	0	SERA16H	16	A		SER	HIS	-0.462777
USER	4gwt_repx	0	SERA16I	16	A		SER	ILE	1.3448
USER	4gwt_repx	0	SERA16K	16	A		SER	LYS	-0.178832
USER	4gwt_repx	0	SERA16L	16	A		SER	LEU	0.319889
USER	4gwt_repx	0	SERA16M	16	A		SER	MET	-0.712207
USER	4gwt_repx	0	SERA16N	16	A		SER	ASN	-0.496051
USER	4gwt_repx	0	SERA16P	16	A		SER	PRO	5.05994
USER	4gwt_repx	0	SERA16Q	16	A		SER	GLN	0.573755
USER	4gwt_repx	0	SERA16R	16	A		SER	ARG	0.200227
USER	4gwt_repx	0	SERA16T	16	A		SER	THR	0.938574
USER	4gwt_repx	0	SERA16V	16	A		SER	VAL	-0.0385025
USER	4gwt_repx	0	SERA16W	16	A		SER	TRP	2.57002
USER	4gwt_repx	0	SERA16Y	16	A		SER	TYR	-0.593631
USER	4gwt_repx	0	ARGA17A	17	A		ARG	ALA	0.0401313
USER	4gwt_repx	0	ARGA17C	17	A		ARG	CYS	-0.00177903
USER	4gwt_repx	0	ARGA17D	17	A		ARG	ASP	-0.0200741
USER	4gwt_repx	0	ARGA17E	17	A		ARG	GLU	-0.0186437
USER	4gwt_repx	0	ARGA17F	17	A		ARG	PHE	0.0684621
USER	4gwt_repx	0	ARGA17G	17	A		ARG	GLY	-0.0109188
USER	4gwt_repx	0	ARGA17H	17	A		ARG	HIS	0.200835
USER	4gwt_repx	0	ARGA17I	17	A		ARG	ILE	0.26814
USER	4gwt_repx	0	ARGA17K	17	A		ARG	LYS	0.0398956
USER	4gwt_repx	0	ARGA17L	17	A		ARG	LEU	0.0396186
USER	4gwt_repx	0	ARGA17M	17	A		ARG	MET	0.194881
USER	4gwt_repx	0	ARGA17N	17	A		ARG	ASN	-0.00704374
USER	4gwt_repx	0	ARGA17P	17	A		ARG	PRO	-0.944205
USER	4gwt_repx	0	ARGA17Q	17	A		ARG	GLN	0.0547007
USER	4gwt_repx	0	ARGA17S	17	A		ARG	SER	-0.0163487
USER	4gwt_repx	0	ARGA17T	17	A		ARG	THR	0.282347
USER	4gwt_repx	0	ARGA17V	17	A		ARG	VAL	0.379637
USER	4gwt_repx	0	ARGA17W	17	A		ARG	TRP	0.230558
USER	4gwt_repx	0	ARGA17Y	17	A		ARG	TYR	0.073361
USER	4gwt_repx	0	SERA18A	18	A		SER	ALA	0.337446
USER	4gwt_repx	0	SERA18C	18	A		SER	CYS	0.522016
USER	4gwt_repx	0	SERA18D	18	A		SER	ASP	-0.150666
USER	4gwt_repx	0	SERA18E	18	A		SER	GLU	-0.192741
USER	4gwt_repx	0	SERA18F	18	A		SER	PHE	0.0280176
USER	4gwt_repx	0	SERA18G	18	A		SER	GLY	0.289659
USER	4gwt_repx	0	SERA18H	18	A		SER	HIS	0.322525
USER	4gwt_repx	0	SERA18I	18	A		SER	ILE	0.109215
USER	4gwt_repx	0	SERA18K	18	A		SER	LYS	0.110784
USER	4gwt_repx	0	SERA18L	18	A		SER	LEU	-0.0718027
USER	4gwt_repx	0	SERA18M	18	A		SER	MET	0.00841074
USER	4gwt_repx	0	SERA18N	18	A		SER	ASN	0.340781
USER	4gwt_repx	0	SERA18P	18	A		SER	PRO	0.288046
USER	4gwt_repx	0	SERA18Q	18	A		SER	GLN	-0.129567
USER	4gwt_repx	0	SERA18R	18	A		SER	ARG	-0.041052
USER	4gwt_repx	0	SERA18T	18	A		SER	THR	-0.00218212
USER	4gwt_repx	0	SERA18V	18	A		SER	VAL	0.390479
USER	4gwt_repx	0	SERA18W	18	A		SER	TRP	0.018431
USER	4gwt_repx	0	SERA18Y	18	A		SER	TYR	0.0669876
USER	4gwt_repx	0	SERA19A	19	A		SER	ALA	0.751791
USER	4gwt_repx	0	SERA19C	19	A		SER	CYS	1.13153
USER	4gwt_repx	0	SERA19D	19	A		SER	ASP	0.62862
USER	4gwt_repx	0	SERA19E	19	A		SER	GLU	0.658301
USER	4gwt_repx	0	SERA19F	19	A		SER	PHE	0.35806
USER	4gwt_repx	0	SERA19G	19	A		SER	GLY	1.40271
USER	4gwt_repx	0	SERA19H	19	A		SER	HIS	0.745617
USER	4gwt_repx	0	SERA19I	19	A		SER	ILE	1.17115
USER	4gwt_repx	0	SERA19K	19	A		SER	LYS	0.750618
USER	4gwt_repx	0	SERA19L	19	A		SER	LEU	0.189572
USER	4gwt_repx	0	SERA19M	19	A		SER	MET	0.284998
USER	4gwt_repx	0	SERA19N	19	A		SER	ASN	0.660717
USER	4gwt_repx	0	SERA19P	19	A		SER	PRO	2.21141
USER	4gwt_repx	0	SERA19Q	19	A		SER	GLN	0.681638
USER	4gwt_repx	0	SERA19R	19	A		SER	ARG	0.476479
USER	4gwt_repx	0	SERA19T	19	A		SER	THR	0.205269
USER	4gwt_repx	0	SERA19V	19	A		SER	VAL	1.27406
USER	4gwt_repx	0	SERA19W	19	A		SER	TRP	0.526857
USER	4gwt_repx	0	SERA19Y	19	A		SER	TYR	0.482781
USER	4gwt_repx	0	GLYA20A	20	A		GLY	ALA	2.97048
USER	4gwt_repx	0	GLYA20C	20	A		GLY	CYS	2.87446
USER	4gwt_repx	0	GLYA20D	20	A		GLY	ASP	2.97589
USER	4gwt_repx	0	GLYA20E	20	A		GLY	GLU	2.8157
USER	4gwt_repx	0	GLYA20F	20	A		GLY	PHE	3.63527
USER	4gwt_repx	0	GLYA20H	20	A		GLY	HIS	2.64856
USER	4gwt_repx	0	GLYA20I	20	A		GLY	ILE	4.87416
USER	4gwt_repx	0	GLYA20K	20	A		GLY	LYS	2.64523
USER	4gwt_repx	0	GLYA20L	20	A		GLY	LEU	2.84662
USER	4gwt_repx	0	GLYA20M	20	A		GLY	MET	2.64124
USER	4gwt_repx	0	GLYA20N	20	A		GLY	ASN	2.6272
USER	4gwt_repx	0	GLYA20P	20	A		GLY	PRO	5.45645
USER	4gwt_repx	0	GLYA20Q	20	A		GLY	GLN	2.89548
USER	4gwt_repx	0	GLYA20R	20	A		GLY	ARG	2.56113
USER	4gwt_repx	0	GLYA20S	20	A		GLY	SER	2.9314
USER	4gwt_repx	0	GLYA20T	20	A		GLY	THR	3.87188
USER	4gwt_repx	0	GLYA20V	20	A		GLY	VAL	4.93049
USER	4gwt_repx	0	GLYA20W	20	A		GLY	TRP	3.4879
USER	4gwt_repx	0	GLYA20Y	20	A		GLY	TYR	3.70981
USER	4gwt_repx	0	ARGA21A	21	A		ARG	ALA	0.64047
USER	4gwt_repx	0	ARGA21C	21	A		ARG	CYS	0.579526
USER	4gwt_repx	0	ARGA21D	21	A		ARG	ASP	0.448328
USER	4gwt_repx	0	ARGA21E	21	A		ARG	GLU	-0.0313085
USER	4gwt_repx	0	ARGA21F	21	A		ARG	PHE	0.650939
USER	4gwt_repx	0	ARGA21G	21	A		ARG	GLY	1.44005
USER	4gwt_repx	0	ARGA21H	21	A		ARG	HIS	1.18564
USER	4gwt_repx	0	ARGA21I	21	A		ARG	ILE	0.506154
USER	4gwt_repx	0	ARGA21K	21	A		ARG	LYS	0.350454
USER	4gwt_repx	0	ARGA21L	21	A		ARG	LEU	0.0608205
USER	4gwt_repx	0	ARGA21M	21	A		ARG	MET	0.0822811
USER	4gwt_repx	0	ARGA21N	21	A		ARG	ASN	0.750278
USER	4gwt_repx	0	ARGA21P	21	A		ARG	PRO	4.73208
USER	4gwt_repx	0	ARGA21Q	21	A		ARG	GLN	0.257391
USER	4gwt_repx	0	ARGA21S	21	A		ARG	SER	0.418271
USER	4gwt_repx	0	ARGA21T	21	A		ARG	THR	1.35419
USER	4gwt_repx	0	ARGA21V	21	A		ARG	VAL	0.899182
USER	4gwt_repx	0	ARGA21W	21	A		ARG	TRP	0.85485
USER	4gwt_repx	0	ARGA21Y	21	A		ARG	TYR	0.635927
USER	4gwt_repx	0	VALA22A	22	A		VAL	ALA	0.720412
USER	4gwt_repx	0	VALA22C	22	A		VAL	CYS	0.567625
USER	4gwt_repx	0	VALA22D	22	A		VAL	ASP	1.07889
USER	4gwt_repx	0	VALA22E	22	A		VAL	GLU	0.0704898
USER	4gwt_repx	0	VALA22F	22	A		VAL	PHE	0.53875
USER	4gwt_repx	0	VALA22G	22	A		VAL	GLY	1.44312
USER	4gwt_repx	0	VALA22H	22	A		VAL	HIS	1.02882
USER	4gwt_repx	0	VALA22I	22	A		VAL	ILE	-0.213329
USER	4gwt_repx	0	VALA22K	22	A		VAL	LYS	0.757505
USER	4gwt_repx	0	VALA22L	22	A		VAL	LEU	0.292217
USER	4gwt_repx	0	VALA22M	22	A		VAL	MET	-0.158175
USER	4gwt_repx	0	VALA22N	22	A		VAL	ASN	1.19821
USER	4gwt_repx	0	VALA22P	22	A		VAL	PRO	-0.618887
USER	4gwt_repx	0	VALA22Q	22	A		VAL	GLN	0.627042
USER	4gwt_repx	0	VALA22R	22	A		VAL	ARG	1.06764
USER	4gwt_repx	0	VALA22S	22	A		VAL	SER	1.36279
USER	4gwt_repx	0	VALA22T	22	A		VAL	THR	0.894847
USER	4gwt_repx	0	VALA22W	22	A		VAL	TRP	0.70862
USER	4gwt_repx	0	VALA22Y	22	A		VAL	TYR	0.684277
USER	4gwt_repx	0	TYRA23A	23	A		TYR	ALA	1.76177
USER	4gwt_repx	0	TYRA23C	23	A		TYR	CYS	1.92395
USER	4gwt_repx	0	TYRA23D	23	A		TYR	ASP	3.54855
USER	4gwt_repx	0	TYRA23E	23	A		TYR	GLU	2.71747
USER	4gwt_repx	0	TYRA23F	23	A		TYR	PHE	-0.07068
USER	4gwt_repx	0	TYRA23G	23	A		TYR	GLY	2.53146
USER	4gwt_repx	0	TYRA23H	23	A		TYR	HIS	2.41587
USER	4gwt_repx	0	TYRA23I	23	A		TYR	ILE	3.17234
USER	4gwt_repx	0	TYRA23K	23	A		TYR	LYS	0.718589
USER	4gwt_repx	0	TYRA23L	23	A		TYR	LEU	0.925143
USER	4gwt_repx	0	TYRA23M	23	A		TYR	MET	0.655419
USER	4gwt_repx	0	TYRA23N	23	A		TYR	ASN	2.67803
USER	4gwt_repx	0	TYRA23P	23	A		TYR	PRO	4.2356
USER	4gwt_repx	0	TYRA23Q	23	A		TYR	GLN	2.27113
USER	4gwt_repx	0	TYRA23R	23	A		TYR	ARG	1.21155
USER	4gwt_repx	0	TYRA23S	23	A		TYR	SER	2.165
USER	4gwt_repx	0	TYRA23T	23	A		TYR	THR	3.27427
USER	4gwt_repx	0	TYRA23V	23	A		TYR	VAL	3.1735
USER	4gwt_repx	0	TYRA23W	23	A		TYR	TRP	0.625547
USER	4gwt_repx	0	TYRA24A	24	A		TYR	ALA	3.70244
USER	4gwt_repx	0	TYRA24C	24	A		TYR	CYS	3.28013
USER	4gwt_repx	0	TYRA24D	24	A		TYR	ASP	5.22195
USER	4gwt_repx	0	TYRA24E	24	A		TYR	GLU	4.84841
USER	4gwt_repx	0	TYRA24F	24	A		TYR	PHE	0.247994
USER	4gwt_repx	0	TYRA24G	24	A		TYR	GLY	5.33758
USER	4gwt_repx	0	TYRA24H	24	A		TYR	HIS	3.31648
USER	4gwt_repx	0	TYRA24I	24	A		TYR	ILE	1.8079
USER	4gwt_repx	0	TYRA24K	24	A		TYR	LYS	3.55299
USER	4gwt_repx	0	TYRA24L	24	A		TYR	LEU	1.36723
USER	4gwt_repx	0	TYRA24M	24	A		TYR	MET	0.987291
USER	4gwt_repx	0	TYRA24N	24	A		TYR	ASN	3.59339
USER	4gwt_repx	0	TYRA24P	24	A		TYR	PRO	6.10035
USER	4gwt_repx	0	TYRA24Q	24	A		TYR	GLN	3.25389
USER	4gwt_repx	0	TYRA24R	24	A		TYR	ARG	3.95868
USER	4gwt_repx	0	TYRA24S	24	A		TYR	SER	4.59788
USER	4gwt_repx	0	TYRA24T	24	A		TYR	THR	3.17898
USER	4gwt_repx	0	TYRA24V	24	A		TYR	VAL	2.19698
USER	4gwt_repx	0	TYRA24W	24	A		TYR	TRP	-0.00556824
USER	4gwt_repx	0	PHEA25A	25	A		PHE	ALA	2.15006
USER	4gwt_repx	0	PHEA25C	25	A		PHE	CYS	2.22612
USER	4gwt_repx	0	PHEA25D	25	A		PHE	ASP	2.33275
USER	4gwt_repx	0	PHEA25E	25	A		PHE	GLU	0.239343
USER	4gwt_repx	0	PHEA25G	25	A		PHE	GLY	3.27153
USER	4gwt_repx	0	PHEA25H	25	A		PHE	HIS	1.77805
USER	4gwt_repx	0	PHEA25I	25	A		PHE	ILE	0.582124
USER	4gwt_repx	0	PHEA25K	25	A		PHE	LYS	1.37097
USER	4gwt_repx	0	PHEA25L	25	A		PHE	LEU	0.616039
USER	4gwt_repx	0	PHEA25M	25	A		PHE	MET	0.645489
USER	4gwt_repx	0	PHEA25N	25	A		PHE	ASN	3.03088
USER	4gwt_repx	0	PHEA25P	25	A		PHE	PRO	5.05153
USER	4gwt_repx	0	PHEA25Q	25	A		PHE	GLN	1.44896
USER	4gwt_repx	0	PHEA25R	25	A		PHE	ARG	2.03704
USER	4gwt_repx	0	PHEA25S	25	A		PHE	SER	3.00395
USER	4gwt_repx	0	PHEA25T	25	A		PHE	THR	1.71896
USER	4gwt_repx	0	PHEA25V	25	A		PHE	VAL	1.23762
USER	4gwt_repx	0	PHEA25W	25	A		PHE	TRP	0.914753
USER	4gwt_repx	0	PHEA25Y	25	A		PHE	TYR	0.309209
USER	4gwt_repx	0	ASNA26A	26	A		ASN	ALA	-0.259385
USER	4gwt_repx	0	ASNA26C	26	A		ASN	CYS	-0.253065
USER	4gwt_repx	0	ASNA26D	26	A		ASN	ASP	0.434761
USER	4gwt_repx	0	ASNA26E	26	A		ASN	GLU	-0.0814768
USER	4gwt_repx	0	ASNA26F	26	A		ASN	PHE	8.35197
USER	4gwt_repx	0	ASNA26G	26	A		ASN	GLY	1.65582
USER	4gwt_repx	0	ASNA26H	26	A		ASN	HIS	2.13262
USER	4gwt_repx	0	ASNA26I	26	A		ASN	ILE	1.55014
USER	4gwt_repx	0	ASNA26K	26	A		ASN	LYS	-0.70036
USER	4gwt_repx	0	ASNA26L	26	A		ASN	LEU	-0.205983
USER	4gwt_repx	0	ASNA26M	26	A		ASN	MET	-1.7927
USER	4gwt_repx	0	ASNA26P	26	A		ASN	PRO	5.08648
USER	4gwt_repx	0	ASNA26Q	26	A		ASN	GLN	-0.626416
USER	4gwt_repx	0	ASNA26R	26	A		ASN	ARG	-0.0563878
USER	4gwt_repx	0	ASNA26S	26	A		ASN	SER	0.381863
USER	4gwt_repx	0	ASNA26T	26	A		ASN	THR	2.38045
USER	4gwt_repx	0	ASNA26V	26	A		ASN	VAL	2.82778
USER	4gwt_repx	0	ASNA26W	26	A		ASN	TRP	5.49739
USER	4gwt_repx	0	ASNA26Y	26	A		ASN	TYR	9.03528
USER	4gwt_repx	0	HISA27A	27	A		HIS	ALA	0.0640838
USER	4gwt_repx	0	HISA27C	27	A		HIS	CYS	-0.122987
USER	4gwt_repx	0	HISA27D	27	A		HIS	ASP	-0.0936105
USER	4gwt_repx	0	HISA27E	27	A		HIS	GLU	-0.306886
USER	4gwt_repx	0	HISA27F	27	A		HIS	PHE	-1.40306
USER	4gwt_repx	0	HISA27G	27	A		HIS	GLY	0.440936
USER	4gwt_repx	0	HISA27I	27	A		HIS	ILE	-0.0208598
USER	4gwt_repx	0	HISA27K	27	A		HIS	LYS	-0.532787
USER	4gwt_repx	0	HISA27L	27	A		HIS	LEU	-1.13343
USER	4gwt_repx	0	HISA27M	27	A		HIS	MET	-0.822843
USER	4gwt_repx	0	HISA27N	27	A		HIS	ASN	0.0817621
USER	4gwt_repx	0	HISA27P	27	A		HIS	PRO	-0.572199
USER	4gwt_repx	0	HISA27Q	27	A		HIS	GLN	-0.201821
USER	4gwt_repx	0	HISA27R	27	A		HIS	ARG	-0.263602
USER	4gwt_repx	0	HISA27S	27	A		HIS	SER	0.0552339
USER	4gwt_repx	0	HISA27T	27	A		HIS	THR	0.991114
USER	4gwt_repx	0	HISA27V	27	A		HIS	VAL	0.584918
USER	4gwt_repx	0	HISA27W	27	A		HIS	TRP	-0.558532
USER	4gwt_repx	0	HISA27Y	27	A		HIS	TYR	-1.04732
USER	4gwt_repx	0	ILEA28A	28	A		ILE	ALA	0.802955
USER	4gwt_repx	0	ILEA28C	28	A		ILE	CYS	0.93052
USER	4gwt_repx	0	ILEA28D	28	A		ILE	ASP	0.748325
USER	4gwt_repx	0	ILEA28E	28	A		ILE	GLU	0.272477
USER	4gwt_repx	0	ILEA28F	28	A		ILE	PHE	0.0514526
USER	4gwt_repx	0	ILEA28G	28	A		ILE	GLY	1.10892
USER	4gwt_repx	0	ILEA28H	28	A		ILE	HIS	1.00318
USER	4gwt_repx	0	ILEA28K	28	A		ILE	LYS	-0.0350539
USER	4gwt_repx	0	ILEA28L	28	A		ILE	LEU	-0.320644
USER	4gwt_repx	0	ILEA28M	28	A		ILE	MET	-0.0643394
USER	4gwt_repx	0	ILEA28N	28	A		ILE	ASN	0.812404
USER	4gwt_repx	0	ILEA28P	28	A		ILE	PRO	2.56219
USER	4gwt_repx	0	ILEA28Q	28	A		ILE	GLN	0.0398293
USER	4gwt_repx	0	ILEA28R	28	A		ILE	ARG	-0.749644
USER	4gwt_repx	0	ILEA28S	28	A		ILE	SER	0.632183
USER	4gwt_repx	0	ILEA28T	28	A		ILE	THR	-0.286297
USER	4gwt_repx	0	ILEA28V	28	A		ILE	VAL	0.22772
USER	4gwt_repx	0	ILEA28W	28	A		ILE	TRP	0.855785
USER	4gwt_repx	0	ILEA28Y	28	A		ILE	TYR	0.230341
USER	4gwt_repx	0	THRA29A	29	A		THR	ALA	-0.0453956
USER	4gwt_repx	0	THRA29C	29	A		THR	CYS	0.273048
USER	4gwt_repx	0	THRA29D	29	A		THR	ASP	-0.184415
USER	4gwt_repx	0	THRA29E	29	A		THR	GLU	-0.21937
USER	4gwt_repx	0	THRA29F	29	A		THR	PHE	-0.694101
USER	4gwt_repx	0	THRA29G	29	A		THR	GLY	0.19707
USER	4gwt_repx	0	THRA29H	29	A		THR	HIS	0.0359533
USER	4gwt_repx	0	THRA29I	29	A		THR	ILE	-0.751975
USER	4gwt_repx	0	THRA29K	29	A		THR	LYS	-0.474702
USER	4gwt_repx	0	THRA29L	29	A		THR	LEU	-0.40079
USER	4gwt_repx	0	THRA29M	29	A		THR	MET	-0.621178
USER	4gwt_repx	0	THRA29N	29	A		THR	ASN	-0.387416
USER	4gwt_repx	0	THRA29P	29	A		THR	PRO	-0.0609752
USER	4gwt_repx	0	THRA29Q	29	A		THR	GLN	-0.214302
USER	4gwt_repx	0	THRA29R	29	A		THR	ARG	-0.56529
USER	4gwt_repx	0	THRA29S	29	A		THR	SER	-0.164626
USER	4gwt_repx	0	THRA29V	29	A		THR	VAL	-0.275317
USER	4gwt_repx	0	THRA29W	29	A		THR	TRP	-0.382495
USER	4gwt_repx	0	THRA29Y	29	A		THR	TYR	-0.593786
USER	4gwt_repx	0	ASNA30A	30	A		ASN	ALA	1.25317
USER	4gwt_repx	0	ASNA30C	30	A		ASN	CYS	0.8246
USER	4gwt_repx	0	ASNA30D	30	A		ASN	ASP	0.240245
USER	4gwt_repx	0	ASNA30E	30	A		ASN	GLU	0.26815
USER	4gwt_repx	0	ASNA30F	30	A		ASN	PHE	0.00126241
USER	4gwt_repx	0	ASNA30G	30	A		ASN	GLY	-0.423289
USER	4gwt_repx	0	ASNA30H	30	A		ASN	HIS	0.57221
USER	4gwt_repx	0	ASNA30I	30	A		ASN	ILE	1.95942
USER	4gwt_repx	0	ASNA30K	30	A		ASN	LYS	-0.687846
USER	4gwt_repx	0	ASNA30L	30	A		ASN	LEU	-0.254906
USER	4gwt_repx	0	ASNA30M	30	A		ASN	MET	-0.0817638
USER	4gwt_repx	0	ASNA30P	30	A		ASN	PRO	5.29535
USER	4gwt_repx	0	ASNA30Q	30	A		ASN	GLN	0.694405
USER	4gwt_repx	0	ASNA30R	30	A		ASN	ARG	-0.653544
USER	4gwt_repx	0	ASNA30S	30	A		ASN	SER	0.756745
USER	4gwt_repx	0	ASNA30T	30	A		ASN	THR	1.85763
USER	4gwt_repx	0	ASNA30V	30	A		ASN	VAL	2.03338
USER	4gwt_repx	0	ASNA30W	30	A		ASN	TRP	0.185393
USER	4gwt_repx	0	ASNA30Y	30	A		ASN	TYR	0.0303785
USER	4gwt_repx	0	ALAA31C	31	A		ALA	CYS	0.546219
USER	4gwt_repx	0	ALAA31D	31	A		ALA	ASP	-0.271144
USER	4gwt_repx	0	ALAA31E	31	A		ALA	GLU	-0.503734
USER	4gwt_repx	0	ALAA31F	31	A		ALA	PHE	0.00565109
USER	4gwt_repx	0	ALAA31G	31	A		ALA	GLY	0.779622
USER	4gwt_repx	0	ALAA31H	31	A		ALA	HIS	0.424785
USER	4gwt_repx	0	ALAA31I	31	A		ALA	ILE	0.155573
USER	4gwt_repx	0	ALAA31K	31	A		ALA	LYS	-0.303178
USER	4gwt_repx	0	ALAA31L	31	A		ALA	LEU	-0.343529
USER	4gwt_repx	0	ALAA31M	31	A		ALA	MET	-0.125067
USER	4gwt_repx	0	ALAA31N	31	A		ALA	ASN	0.34181
USER	4gwt_repx	0	ALAA31P	31	A		ALA	PRO	4.08481
USER	4gwt_repx	0	ALAA31Q	31	A		ALA	GLN	-0.0881966
USER	4gwt_repx	0	ALAA31R	31	A		ALA	ARG	-0.390336
USER	4gwt_repx	0	ALAA31S	31	A		ALA	SER	0.531983
USER	4gwt_repx	0	ALAA31T	31	A		ALA	THR	0.632256
USER	4gwt_repx	0	ALAA31V	31	A		ALA	VAL	0.603374
USER	4gwt_repx	0	ALAA31W	31	A		ALA	TRP	0.0203545
USER	4gwt_repx	0	ALAA31Y	31	A		ALA	TYR	0.0516231
USER	4gwt_repx	0	SERA32A	32	A		SER	ALA	-0.516892
USER	4gwt_repx	0	SERA32C	32	A		SER	CYS	-0.586764
USER	4gwt_repx	0	SERA32D	32	A		SER	ASP	0.0201377
USER	4gwt_repx	0	SERA32E	32	A		SER	GLU	-1.37342
USER	4gwt_repx	0	SERA32F	32	A		SER	PHE	-0.692589
USER	4gwt_repx	0	SERA32G	32	A		SER	GLY	0.258216
USER	4gwt_repx	0	SERA32H	32	A		SER	HIS	-0.208799
USER	4gwt_repx	0	SERA32I	32	A		SER	ILE	-0.948748
USER	4gwt_repx	0	SERA32K	32	A		SER	LYS	-1.29717
USER	4gwt_repx	0	SERA32L	32	A		SER	LEU	-1.66093
USER	4gwt_repx	0	SERA32M	32	A		SER	MET	-1.74437
USER	4gwt_repx	0	SERA32N	32	A		SER	ASN	-0.154297
USER	4gwt_repx	0	SERA32P	32	A		SER	PRO	1.05259
USER	4gwt_repx	0	SERA32Q	32	A		SER	GLN	-1.44575
USER	4gwt_repx	0	SERA32R	32	A		SER	ARG	-1.42833
USER	4gwt_repx	0	SERA32T	32	A		SER	THR	-0.70944
USER	4gwt_repx	0	SERA32V	32	A		SER	VAL	-0.632181
USER	4gwt_repx	0	SERA32W	32	A		SER	TRP	-1.4097
USER	4gwt_repx	0	SERA32Y	32	A		SER	TYR	-0.713117
USER	4gwt_repx	0	GLNA33A	33	A		GLN	ALA	0.782657
USER	4gwt_repx	0	GLNA33C	33	A		GLN	CYS	0.100264
USER	4gwt_repx	0	GLNA33D	33	A		GLN	ASP	1.219
USER	4gwt_repx	0	GLNA33E	33	A		GLN	GLU	1.11526
USER	4gwt_repx	0	GLNA33F	33	A		GLN	PHE	0.965118
USER	4gwt_repx	0	GLNA33G	33	A		GLN	GLY	0.81142
USER	4gwt_repx	0	GLNA33H	33	A		GLN	HIS	1.22993
USER	4gwt_repx	0	GLNA33I	33	A		GLN	ILE	0.343032
USER	4gwt_repx	0	GLNA33K	33	A		GLN	LYS	-0.231167
USER	4gwt_repx	0	GLNA33L	33	A		GLN	LEU	1.07242
USER	4gwt_repx	0	GLNA33M	33	A		GLN	MET	-0.123306
USER	4gwt_repx	0	GLNA33N	33	A		GLN	ASN	1.00539
USER	4gwt_repx	0	GLNA33P	33	A		GLN	PRO	4.88206
USER	4gwt_repx	0	GLNA33R	33	A		GLN	ARG	-0.463736
USER	4gwt_repx	0	GLNA33S	33	A		GLN	SER	0.445885
USER	4gwt_repx	0	GLNA33T	33	A		GLN	THR	0.608469
USER	4gwt_repx	0	GLNA33V	33	A		GLN	VAL	0.607213
USER	4gwt_repx	0	GLNA33W	33	A		GLN	TRP	1.07325
USER	4gwt_repx	0	GLNA33Y	33	A		GLN	TYR	0.969742
USER	4gwt_repx	0	TRPA34A	34	A		TRP	ALA	1.08795
USER	4gwt_repx	0	TRPA34C	34	A		TRP	CYS	1.29504
USER	4gwt_repx	0	TRPA34D	34	A		TRP	ASP	1.19348
USER	4gwt_repx	0	TRPA34E	34	A		TRP	GLU	1.06405
USER	4gwt_repx	0	TRPA34F	34	A		TRP	PHE	0.561965
USER	4gwt_repx	0	TRPA34G	34	A		TRP	GLY	1.14676
USER	4gwt_repx	0	TRPA34H	34	A		TRP	HIS	1.29906
USER	4gwt_repx	0	TRPA34I	34	A		TRP	ILE	0.840111
USER	4gwt_repx	0	TRPA34K	34	A		TRP	LYS	0.878739
USER	4gwt_repx	0	TRPA34L	34	A		TRP	LEU	0.538748
USER	4gwt_repx	0	TRPA34M	34	A		TRP	MET	0.304344
USER	4gwt_repx	0	TRPA34N	34	A		TRP	ASN	1.27426
USER	4gwt_repx	0	TRPA34P	34	A		TRP	PRO	0.360029
USER	4gwt_repx	0	TRPA34Q	34	A		TRP	GLN	0.740567
USER	4gwt_repx	0	TRPA34R	34	A		TRP	ARG	1.18993
USER	4gwt_repx	0	TRPA34S	34	A		TRP	SER	1.25179
USER	4gwt_repx	0	TRPA34T	34	A		TRP	THR	1.17636
USER	4gwt_repx	0	TRPA34V	34	A		TRP	VAL	1.24619
USER	4gwt_repx	0	TRPA34Y	34	A		TRP	TYR	0.868153
USER	4gwt_repx	0	GLUA35A	35	A		GLU	ALA	0.362367
USER	4gwt_repx	0	GLUA35C	35	A		GLU	CYS	0.578199
USER	4gwt_repx	0	GLUA35D	35	A		GLU	ASP	0.506727
USER	4gwt_repx	0	GLUA35F	35	A		GLU	PHE	0.426756
USER	4gwt_repx	0	GLUA35G	35	A		GLU	GLY	0.491264
USER	4gwt_repx	0	GLUA35H	35	A		GLU	HIS	0.771346
USER	4gwt_repx	0	GLUA35I	35	A		GLU	ILE	0.303686
USER	4gwt_repx	0	GLUA35K	35	A		GLU	LYS	0.422562
USER	4gwt_repx	0	GLUA35L	35	A		GLU	LEU	0.278296
USER	4gwt_repx	0	GLUA35M	35	A		GLU	MET	0.487304
USER	4gwt_repx	0	GLUA35N	35	A		GLU	ASN	0.634863
USER	4gwt_repx	0	GLUA35P	35	A		GLU	PRO	0.125646
USER	4gwt_repx	0	GLUA35Q	35	A		GLU	GLN	0.316258
USER	4gwt_repx	0	GLUA35R	35	A		GLU	ARG	0.402026
USER	4gwt_repx	0	GLUA35S	35	A		GLU	SER	0.43623
USER	4gwt_repx	0	GLUA35T	35	A		GLU	THR	0.589829
USER	4gwt_repx	0	GLUA35V	35	A		GLU	VAL	0.587765
USER	4gwt_repx	0	GLUA35W	35	A		GLU	TRP	0.640236
USER	4gwt_repx	0	GLUA35Y	35	A		GLU	TYR	0.52301
USER	4gwt_repx	0	ARGA36A	36	A		ARG	ALA	1.00343
USER	4gwt_repx	0	ARGA36C	36	A		ARG	CYS	0.973105
USER	4gwt_repx	0	ARGA36D	36	A		ARG	ASP	1.3242
USER	4gwt_repx	0	ARGA36E	36	A		ARG	GLU	0.508254
USER	4gwt_repx	0	ARGA36F	36	A		ARG	PHE	1.01653
USER	4gwt_repx	0	ARGA36G	36	A		ARG	GLY	1.743
USER	4gwt_repx	0	ARGA36H	36	A		ARG	HIS	1.23533
USER	4gwt_repx	0	ARGA36I	36	A		ARG	ILE	0.38648
USER	4gwt_repx	0	ARGA36K	36	A		ARG	LYS	-0.21203
USER	4gwt_repx	0	ARGA36L	36	A		ARG	LEU	-0.212132
USER	4gwt_repx	0	ARGA36M	36	A		ARG	MET	0.176329
USER	4gwt_repx	0	ARGA36N	36	A		ARG	ASN	1.27973
USER	4gwt_repx	0	ARGA36P	36	A		ARG	PRO	-0.429313
USER	4gwt_repx	0	ARGA36Q	36	A		ARG	GLN	0.451369
USER	4gwt_repx	0	ARGA36S	36	A		ARG	SER	1.0531
USER	4gwt_repx	0	ARGA36T	36	A		ARG	THR	0.507722
USER	4gwt_repx	0	ARGA36V	36	A		ARG	VAL	0.904528
USER	4gwt_repx	0	ARGA36W	36	A		ARG	TRP	1.12144
USER	4gwt_repx	0	ARGA36Y	36	A		ARG	TYR	1.027
USER	4gwt_repx	0	PROA37A	37	A		PRO	ALA	2.74853
USER	4gwt_repx	0	PROA37C	37	A		PRO	CYS	3.15625
USER	4gwt_repx	0	PROA37D	37	A		PRO	ASP	4.13739
USER	4gwt_repx	0	PROA37E	37	A		PRO	GLU	3.93427
USER	4gwt_repx	0	PROA37F	37	A		PRO	PHE	1.10938
USER	4gwt_repx	0	PROA37G	37	A		PRO	GLY	3.82983
USER	4gwt_repx	0	PROA37H	37	A		PRO	HIS	3.38833
USER	4gwt_repx	0	PROA37I	37	A		PRO	ILE	3.56975
USER	4gwt_repx	0	PROA37K	37	A		PRO	LYS	2.97226
USER	4gwt_repx	0	PROA37L	37	A		PRO	LEU	3.1007
USER	4gwt_repx	0	PROA37M	37	A		PRO	MET	2.78885
USER	4gwt_repx	0	PROA37N	37	A		PRO	ASN	3.84612
USER	4gwt_repx	0	PROA37Q	37	A		PRO	GLN	3.99445
USER	4gwt_repx	0	PROA37R	37	A		PRO	ARG	3.2582
USER	4gwt_repx	0	PROA37S	37	A		PRO	SER	3.86623
USER	4gwt_repx	0	PROA37T	37	A		PRO	THR	4.89468
USER	4gwt_repx	0	PROA37V	37	A		PRO	VAL	3.1872
USER	4gwt_repx	0	PROA37W	37	A		PRO	TRP	4.28588
USER	4gwt_repx	0	PROA37Y	37	A		PRO	TYR	1.51136
USER	4gwt_repx	0	SERA38A	38	A		SER	ALA	0.671776
USER	4gwt_repx	0	SERA38C	38	A		SER	CYS	0.21533
USER	4gwt_repx	0	SERA38D	38	A		SER	ASP	0.430517
USER	4gwt_repx	0	SERA38E	38	A		SER	GLU	0.165299
USER	4gwt_repx	0	SERA38F	38	A		SER	PHE	0.0672115
USER	4gwt_repx	0	SERA38G	38	A		SER	GLY	-0.519615
USER	4gwt_repx	0	SERA38H	38	A		SER	HIS	0.241106
USER	4gwt_repx	0	SERA38I	38	A		SER	ILE	0.391267
USER	4gwt_repx	0	SERA38K	38	A		SER	LYS	0.108153
USER	4gwt_repx	0	SERA38L	38	A		SER	LEU	0.0719376
USER	4gwt_repx	0	SERA38M	38	A		SER	MET	-0.384441
USER	4gwt_repx	0	SERA38N	38	A		SER	ASN	-0.378165
USER	4gwt_repx	0	SERA38P	38	A		SER	PRO	1.8161
USER	4gwt_repx	0	SERA38Q	38	A		SER	GLN	0.0675036
USER	4gwt_repx	0	SERA38R	38	A		SER	ARG	0.277756
USER	4gwt_repx	0	SERA38T	38	A		SER	THR	0.103048
USER	4gwt_repx	0	SERA38V	38	A		SER	VAL	0.809863
USER	4gwt_repx	0	SERA38W	38	A		SER	TRP	-0.0776867
USER	4gwt_repx	0	SERA38Y	38	A		SER	TYR	-0.172637
