## Supplementary material for "Validating folding energy estimates as a method for variant interpretation": pin1_4gwv_ddg_background.csv

source	pdb	score	pdb_mut	pdb_rid	pdb_chain	gene_no	mut_from	mut_to	ddg
USER	4gwv_repx	0	LYSA6A	6	A		LYS	ALA	0.324912
USER	4gwv_repx	0	LYSA6C	6	A		LYS	CYS	0.355293
USER	4gwv_repx	0	LYSA6D	6	A		LYS	ASP	-0.0271321
USER	4gwv_repx	0	LYSA6E	6	A		LYS	GLU	-0.03792
USER	4gwv_repx	0	LYSA6F	6	A		LYS	PHE	0.276682
USER	4gwv_repx	0	LYSA6G	6	A		LYS	GLY	0.307074
USER	4gwv_repx	0	LYSA6H	6	A		LYS	HIS	0.384975
USER	4gwv_repx	0	LYSA6I	6	A		LYS	ILE	0.543591
USER	4gwv_repx	0	LYSA6L	6	A		LYS	LEU	0.434303
USER	4gwv_repx	0	LYSA6M	6	A		LYS	MET	0.361061
USER	4gwv_repx	0	LYSA6N	6	A		LYS	ASN	0.317331
USER	4gwv_repx	0	LYSA6P	6	A		LYS	PRO	0.46975
USER	4gwv_repx	0	LYSA6Q	6	A		LYS	GLN	0.26905
USER	4gwv_repx	0	LYSA6R	6	A		LYS	ARG	0.272628
USER	4gwv_repx	0	LYSA6S	6	A		LYS	SER	0.323211
USER	4gwv_repx	0	LYSA6T	6	A		LYS	THR	0.365094
USER	4gwv_repx	0	LYSA6V	6	A		LYS	VAL	0.443604
USER	4gwv_repx	0	LYSA6W	6	A		LYS	TRP	-0.005367
USER	4gwv_repx	0	LYSA6Y	6	A		LYS	TYR	0.36552
USER	4gwv_repx	0	LEUA7A	7	A		LEU	ALA	2.53782
USER	4gwv_repx	0	LEUA7C	7	A		LEU	CYS	2.09731
USER	4gwv_repx	0	LEUA7D	7	A		LEU	ASP	3.48927
USER	4gwv_repx	0	LEUA7E	7	A		LEU	GLU	2.22887
USER	4gwv_repx	0	LEUA7F	7	A		LEU	PHE	1.44188
USER	4gwv_repx	0	LEUA7G	7	A		LEU	GLY	3.5928
USER	4gwv_repx	0	LEUA7H	7	A		LEU	HIS	2.94935
USER	4gwv_repx	0	LEUA7I	7	A		LEU	ILE	2.32976
USER	4gwv_repx	0	LEUA7K	7	A		LEU	LYS	1.9981
USER	4gwv_repx	0	LEUA7M	7	A		LEU	MET	0.478548
USER	4gwv_repx	0	LEUA7N	7	A		LEU	ASN	2.92598
USER	4gwv_repx	0	LEUA7P	7	A		LEU	PRO	2.21725
USER	4gwv_repx	0	LEUA7Q	7	A		LEU	GLN	1.38316
USER	4gwv_repx	0	LEUA7R	7	A		LEU	ARG	2.78986
USER	4gwv_repx	0	LEUA7S	7	A		LEU	SER	3.42959
USER	4gwv_repx	0	LEUA7T	7	A		LEU	THR	3.15519
USER	4gwv_repx	0	LEUA7V	7	A		LEU	VAL	2.39788
USER	4gwv_repx	0	LEUA7W	7	A		LEU	TRP	3.03875
USER	4gwv_repx	0	LEUA7Y	7	A		LEU	TYR	1.9194
USER	4gwv_repx	0	PROA8A	8	A		PRO	ALA	2.46439
USER	4gwv_repx	0	PROA8C	8	A		PRO	CYS	3.13549
USER	4gwv_repx	0	PROA8D	8	A		PRO	ASP	2.76104
USER	4gwv_repx	0	PROA8E	8	A		PRO	GLU	2.51998
USER	4gwv_repx	0	PROA8F	8	A		PRO	PHE	2.68776
USER	4gwv_repx	0	PROA8G	8	A		PRO	GLY	2.72244
USER	4gwv_repx	0	PROA8H	8	A		PRO	HIS	3.18839
USER	4gwv_repx	0	PROA8I	8	A		PRO	ILE	3.63128
USER	4gwv_repx	0	PROA8K	8	A		PRO	LYS	2.51361
USER	4gwv_repx	0	PROA8L	8	A		PRO	LEU	2.23591
USER	4gwv_repx	0	PROA8M	8	A		PRO	MET	2.30197
USER	4gwv_repx	0	PROA8N	8	A		PRO	ASN	3.0381
USER	4gwv_repx	0	PROA8Q	8	A		PRO	GLN	2.75161
USER	4gwv_repx	0	PROA8R	8	A		PRO	ARG	2.41531
USER	4gwv_repx	0	PROA8S	8	A		PRO	SER	2.82897
USER	4gwv_repx	0	PROA8T	8	A		PRO	THR	4.59664
USER	4gwv_repx	0	PROA8V	8	A		PRO	VAL	3.76739
USER	4gwv_repx	0	PROA8W	8	A		PRO	TRP	3.11732
USER	4gwv_repx	0	PROA8Y	8	A		PRO	TYR	3.12464
USER	4gwv_repx	0	PROA9A	9	A		PRO	ALA	1.27843
USER	4gwv_repx	0	PROA9C	9	A		PRO	CYS	1.45385
USER	4gwv_repx	0	PROA9D	9	A		PRO	ASP	1.22818
USER	4gwv_repx	0	PROA9E	9	A		PRO	GLU	0.65538
USER	4gwv_repx	0	PROA9F	9	A		PRO	PHE	0.644389
USER	4gwv_repx	0	PROA9G	9	A		PRO	GLY	1.67378
USER	4gwv_repx	0	PROA9H	9	A		PRO	HIS	1.24983
USER	4gwv_repx	0	PROA9I	9	A		PRO	ILE	1.25289
USER	4gwv_repx	0	PROA9K	9	A		PRO	LYS	0.977252
USER	4gwv_repx	0	PROA9L	9	A		PRO	LEU	1.07958
USER	4gwv_repx	0	PROA9M	9	A		PRO	MET	0.983799
USER	4gwv_repx	0	PROA9N	9	A		PRO	ASN	1.42567
USER	4gwv_repx	0	PROA9Q	9	A		PRO	GLN	0.784527
USER	4gwv_repx	0	PROA9R	9	A		PRO	ARG	1.02439
USER	4gwv_repx	0	PROA9S	9	A		PRO	SER	1.40796
USER	4gwv_repx	0	PROA9T	9	A		PRO	THR	1.26738
USER	4gwv_repx	0	PROA9V	9	A		PRO	VAL	1.2432
USER	4gwv_repx	0	PROA9W	9	A		PRO	TRP	0.76985
USER	4gwv_repx	0	PROA9Y	9	A		PRO	TYR	0.726078
USER	4gwv_repx	0	GLYA10A	10	A		GLY	ALA	3.9799
USER	4gwv_repx	0	GLYA10C	10	A		GLY	CYS	5.86277
USER	4gwv_repx	0	GLYA10D	10	A		GLY	ASP	9.68993
USER	4gwv_repx	0	GLYA10E	10	A		GLY	GLU	8.66538
USER	4gwv_repx	0	GLYA10F	10	A		GLY	PHE	10.0496
USER	4gwv_repx	0	GLYA10H	10	A		GLY	HIS	24.7169
USER	4gwv_repx	0	GLYA10I	10	A		GLY	ILE	10.7444
USER	4gwv_repx	0	GLYA10K	10	A		GLY	LYS	10.8659
USER	4gwv_repx	0	GLYA10L	10	A		GLY	LEU	8.59969
USER	4gwv_repx	0	GLYA10M	10	A		GLY	MET	7.75036
USER	4gwv_repx	0	GLYA10N	10	A		GLY	ASN	9.1584
USER	4gwv_repx	0	GLYA10P	10	A		GLY	PRO	6.86817
USER	4gwv_repx	0	GLYA10Q	10	A		GLY	GLN	8.42156
USER	4gwv_repx	0	GLYA10R	10	A		GLY	ARG	9.00031
USER	4gwv_repx	0	GLYA10S	10	A		GLY	SER	6.83487
USER	4gwv_repx	0	GLYA10T	10	A		GLY	THR	10.8462
USER	4gwv_repx	0	GLYA10V	10	A		GLY	VAL	8.28001
USER	4gwv_repx	0	GLYA10W	10	A		GLY	TRP	10.8401
USER	4gwv_repx	0	GLYA10Y	10	A		GLY	TYR	10.2285
USER	4gwv_repx	0	TRPA11A	11	A		TRP	ALA	3.07111
USER	4gwv_repx	0	TRPA11C	11	A		TRP	CYS	2.91263
USER	4gwv_repx	0	TRPA11D	11	A		TRP	ASP	4.96021
USER	4gwv_repx	0	TRPA11E	11	A		TRP	GLU	2.83967
USER	4gwv_repx	0	TRPA11F	11	A		TRP	PHE	0.574453
USER	4gwv_repx	0	TRPA11G	11	A		TRP	GLY	4.98674
USER	4gwv_repx	0	TRPA11H	11	A		TRP	HIS	2.99436
USER	4gwv_repx	0	TRPA11I	11	A		TRP	ILE	0.412393
USER	4gwv_repx	0	TRPA11K	11	A		TRP	LYS	2.73609
USER	4gwv_repx	0	TRPA11L	11	A		TRP	LEU	1.33247
USER	4gwv_repx	0	TRPA11M	11	A		TRP	MET	0.705808
USER	4gwv_repx	0	TRPA11N	11	A		TRP	ASN	2.93225
USER	4gwv_repx	0	TRPA11P	11	A		TRP	PRO	3.60903
USER	4gwv_repx	0	TRPA11Q	11	A		TRP	GLN	2.84445
USER	4gwv_repx	0	TRPA11R	11	A		TRP	ARG	2.2759
USER	4gwv_repx	0	TRPA11S	11	A		TRP	SER	4.29195
USER	4gwv_repx	0	TRPA11T	11	A		TRP	THR	2.5005
USER	4gwv_repx	0	TRPA11V	11	A		TRP	VAL	0.810467
USER	4gwv_repx	0	TRPA11Y	11	A		TRP	TYR	0.937429
USER	4gwv_repx	0	GLUA12A	12	A		GLU	ALA	1.05317
USER	4gwv_repx	0	GLUA12C	12	A		GLU	CYS	0.698669
USER	4gwv_repx	0	GLUA12D	12	A		GLU	ASP	0.450251
USER	4gwv_repx	0	GLUA12F	12	A		GLU	PHE	0.861865
USER	4gwv_repx	0	GLUA12G	12	A		GLU	GLY	1.63574
USER	4gwv_repx	0	GLUA12H	12	A		GLU	HIS	1.29426
USER	4gwv_repx	0	GLUA12I	12	A		GLU	ILE	0.316942
USER	4gwv_repx	0	GLUA12K	12	A		GLU	LYS	0.601725
USER	4gwv_repx	0	GLUA12L	12	A		GLU	LEU	0.464534
USER	4gwv_repx	0	GLUA12M	12	A		GLU	MET	0.932223
USER	4gwv_repx	0	GLUA12N	12	A		GLU	ASN	1.10176
USER	4gwv_repx	0	GLUA12P	12	A		GLU	PRO	3.35063
USER	4gwv_repx	0	GLUA12Q	12	A		GLU	GLN	0.446459
USER	4gwv_repx	0	GLUA12R	12	A		GLU	ARG	0.685405
USER	4gwv_repx	0	GLUA12S	12	A		GLU	SER	0.789222
USER	4gwv_repx	0	GLUA12T	12	A		GLU	THR	0.0257556
USER	4gwv_repx	0	GLUA12V	12	A		GLU	VAL	0.280981
USER	4gwv_repx	0	GLUA12W	12	A		GLU	TRP	1.04525
USER	4gwv_repx	0	GLUA12Y	12	A		GLU	TYR	0.87589
USER	4gwv_repx	0	LYSA13A	13	A		LYS	ALA	1.03668
USER	4gwv_repx	0	LYSA13C	13	A		LYS	CYS	1.1557
USER	4gwv_repx	0	LYSA13D	13	A		LYS	ASP	1.96066
USER	4gwv_repx	0	LYSA13E	13	A		LYS	GLU	0.695249
USER	4gwv_repx	0	LYSA13F	13	A		LYS	PHE	2.06107
USER	4gwv_repx	0	LYSA13G	13	A		LYS	GLY	2.12851
USER	4gwv_repx	0	LYSA13H	13	A		LYS	HIS	2.27839
USER	4gwv_repx	0	LYSA13I	13	A		LYS	ILE	-0.261519
USER	4gwv_repx	0	LYSA13L	13	A		LYS	LEU	-0.429849
USER	4gwv_repx	0	LYSA13M	13	A		LYS	MET	-0.438095
USER	4gwv_repx	0	LYSA13N	13	A		LYS	ASN	1.25875
USER	4gwv_repx	0	LYSA13P	13	A		LYS	PRO	0.0851089
USER	4gwv_repx	0	LYSA13Q	13	A		LYS	GLN	0.839357
USER	4gwv_repx	0	LYSA13R	13	A		LYS	ARG	0.518818
USER	4gwv_repx	0	LYSA13S	13	A		LYS	SER	1.7449
USER	4gwv_repx	0	LYSA13T	13	A		LYS	THR	1.20442
USER	4gwv_repx	0	LYSA13V	13	A		LYS	VAL	0.133269
USER	4gwv_repx	0	LYSA13W	13	A		LYS	TRP	1.15587
USER	4gwv_repx	0	LYSA13Y	13	A		LYS	TYR	1.96773
USER	4gwv_repx	0	ARGA14A	14	A		ARG	ALA	1.42806
USER	4gwv_repx	0	ARGA14C	14	A		ARG	CYS	0.738959
USER	4gwv_repx	0	ARGA14D	14	A		ARG	ASP	-0.0861043
USER	4gwv_repx	0	ARGA14E	14	A		ARG	GLU	0.335288
USER	4gwv_repx	0	ARGA14F	14	A		ARG	PHE	-0.78582
USER	4gwv_repx	0	ARGA14G	14	A		ARG	GLY	1.76427
USER	4gwv_repx	0	ARGA14H	14	A		ARG	HIS	0.129678
USER	4gwv_repx	0	ARGA14I	14	A		ARG	ILE	0.810399
USER	4gwv_repx	0	ARGA14K	14	A		ARG	LYS	-0.0698189
USER	4gwv_repx	0	ARGA14L	14	A		ARG	LEU	-0.498619
USER	4gwv_repx	0	ARGA14M	14	A		ARG	MET	-0.314764
USER	4gwv_repx	0	ARGA14N	14	A		ARG	ASN	1.37618
USER	4gwv_repx	0	ARGA14P	14	A		ARG	PRO	5.82497
USER	4gwv_repx	0	ARGA14Q	14	A		ARG	GLN	0.0677151
USER	4gwv_repx	0	ARGA14S	14	A		ARG	SER	1.50413
USER	4gwv_repx	0	ARGA14T	14	A		ARG	THR	1.82118
USER	4gwv_repx	0	ARGA14V	14	A		ARG	VAL	0.94448
USER	4gwv_repx	0	ARGA14W	14	A		ARG	TRP	0.916142
USER	4gwv_repx	0	ARGA14Y	14	A		ARG	TYR	-1.20205
USER	4gwv_repx	0	META15A	15	A		MET	ALA	1.03252
USER	4gwv_repx	0	META15C	15	A		MET	CYS	0.606886
USER	4gwv_repx	0	META15D	15	A		MET	ASP	1.11121
USER	4gwv_repx	0	META15E	15	A		MET	GLU	0.417667
USER	4gwv_repx	0	META15F	15	A		MET	PHE	1.1301
USER	4gwv_repx	0	META15G	15	A		MET	GLY	1.59579
USER	4gwv_repx	0	META15H	15	A		MET	HIS	0.51031
USER	4gwv_repx	0	META15I	15	A		MET	ILE	-0.393326
USER	4gwv_repx	0	META15K	15	A		MET	LYS	0.0726446
USER	4gwv_repx	0	META15L	15	A		MET	LEU	-0.060712
USER	4gwv_repx	0	META15N	15	A		MET	ASN	1.20428
USER	4gwv_repx	0	META15P	15	A		MET	PRO	1.89685
USER	4gwv_repx	0	META15Q	15	A		MET	GLN	0.500905
USER	4gwv_repx	0	META15R	15	A		MET	ARG	0.317287
USER	4gwv_repx	0	META15S	15	A		MET	SER	0.732862
USER	4gwv_repx	0	META15T	15	A		MET	THR	0.415463
USER	4gwv_repx	0	META15V	15	A		MET	VAL	0.113638
USER	4gwv_repx	0	META15W	15	A		MET	TRP	0.854468
USER	4gwv_repx	0	META15Y	15	A		MET	TYR	-0.0911991
USER	4gwv_repx	0	SERA16A	16	A		SER	ALA	-0.437579
USER	4gwv_repx	0	SERA16C	16	A		SER	CYS	-0.352979
USER	4gwv_repx	0	SERA16D	16	A		SER	ASP	-2.01453
USER	4gwv_repx	0	SERA16E	16	A		SER	GLU	-0.780522
USER	4gwv_repx	0	SERA16F	16	A		SER	PHE	-0.250699
USER	4gwv_repx	0	SERA16G	16	A		SER	GLY	0.439098
USER	4gwv_repx	0	SERA16H	16	A		SER	HIS	-0.189291
USER	4gwv_repx	0	SERA16I	16	A		SER	ILE	-0.247944
USER	4gwv_repx	0	SERA16K	16	A		SER	LYS	-0.417303
USER	4gwv_repx	0	SERA16L	16	A		SER	LEU	-0.999752
USER	4gwv_repx	0	SERA16M	16	A		SER	MET	-1.10966
USER	4gwv_repx	0	SERA16N	16	A		SER	ASN	-0.525908
USER	4gwv_repx	0	SERA16P	16	A		SER	PRO	2.55692
USER	4gwv_repx	0	SERA16Q	16	A		SER	GLN	-0.556752
USER	4gwv_repx	0	SERA16R	16	A		SER	ARG	-0.0962264
USER	4gwv_repx	0	SERA16T	16	A		SER	THR	0.97627
USER	4gwv_repx	0	SERA16V	16	A		SER	VAL	-1.00838
USER	4gwv_repx	0	SERA16W	16	A		SER	TRP	-0.10484
USER	4gwv_repx	0	SERA16Y	16	A		SER	TYR	-0.350498
USER	4gwv_repx	0	ARGA17A	17	A		ARG	ALA	0.126896
USER	4gwv_repx	0	ARGA17C	17	A		ARG	CYS	0.0840065
USER	4gwv_repx	0	ARGA17D	17	A		ARG	ASP	0.0599474
USER	4gwv_repx	0	ARGA17E	17	A		ARG	GLU	-0.0164347
USER	4gwv_repx	0	ARGA17F	17	A		ARG	PHE	0.0146869
USER	4gwv_repx	0	ARGA17G	17	A		ARG	GLY	0.0658138
USER	4gwv_repx	0	ARGA17H	17	A		ARG	HIS	0.280892
USER	4gwv_repx	0	ARGA17I	17	A		ARG	ILE	0.350712
USER	4gwv_repx	0	ARGA17K	17	A		ARG	LYS	0.0916556
USER	4gwv_repx	0	ARGA17L	17	A		ARG	LEU	0.0499023
USER	4gwv_repx	0	ARGA17M	17	A		ARG	MET	0.179643
USER	4gwv_repx	0	ARGA17N	17	A		ARG	ASN	0.0771092
USER	4gwv_repx	0	ARGA17P	17	A		ARG	PRO	-0.659838
USER	4gwv_repx	0	ARGA17Q	17	A		ARG	GLN	0.119312
USER	4gwv_repx	0	ARGA17S	17	A		ARG	SER	0.059994
USER	4gwv_repx	0	ARGA17T	17	A		ARG	THR	0.431419
USER	4gwv_repx	0	ARGA17V	17	A		ARG	VAL	0.485461
USER	4gwv_repx	0	ARGA17W	17	A		ARG	TRP	0.295214
USER	4gwv_repx	0	ARGA17Y	17	A		ARG	TYR	0.0420668
USER	4gwv_repx	0	SERA18A	18	A		SER	ALA	-0.0431278
USER	4gwv_repx	0	SERA18C	18	A		SER	CYS	0.851813
USER	4gwv_repx	0	SERA18D	18	A		SER	ASP	-0.763619
USER	4gwv_repx	0	SERA18E	18	A		SER	GLU	-0.604963
USER	4gwv_repx	0	SERA18F	18	A		SER	PHE	-0.675494
USER	4gwv_repx	0	SERA18G	18	A		SER	GLY	0.429022
USER	4gwv_repx	0	SERA18H	18	A		SER	HIS	-0.193541
USER	4gwv_repx	0	SERA18I	18	A		SER	ILE	-0.416864
USER	4gwv_repx	0	SERA18K	18	A		SER	LYS	-0.608771
USER	4gwv_repx	0	SERA18L	18	A		SER	LEU	-0.940702
USER	4gwv_repx	0	SERA18M	18	A		SER	MET	0.603878
USER	4gwv_repx	0	SERA18N	18	A		SER	ASN	-0.378
USER	4gwv_repx	0	SERA18P	18	A		SER	PRO	1.61905
USER	4gwv_repx	0	SERA18Q	18	A		SER	GLN	-1.19394
USER	4gwv_repx	0	SERA18R	18	A		SER	ARG	-0.194097
USER	4gwv_repx	0	SERA18T	18	A		SER	THR	-0.499316
USER	4gwv_repx	0	SERA18V	18	A		SER	VAL	-0.480616
USER	4gwv_repx	0	SERA18W	18	A		SER	TRP	-0.0278347
USER	4gwv_repx	0	SERA18Y	18	A		SER	TYR	-0.542458
USER	4gwv_repx	0	SERA19A	19	A		SER	ALA	0.519066
USER	4gwv_repx	0	SERA19C	19	A		SER	CYS	0.818027
USER	4gwv_repx	0	SERA19D	19	A		SER	ASP	0.499343
USER	4gwv_repx	0	SERA19E	19	A		SER	GLU	0.46213
USER	4gwv_repx	0	SERA19F	19	A		SER	PHE	0.493786
USER	4gwv_repx	0	SERA19G	19	A		SER	GLY	1.13771
USER	4gwv_repx	0	SERA19H	19	A		SER	HIS	0.742937
USER	4gwv_repx	0	SERA19I	19	A		SER	ILE	0.940387
USER	4gwv_repx	0	SERA19K	19	A		SER	LYS	0.809861
USER	4gwv_repx	0	SERA19L	19	A		SER	LEU	0.249804
USER	4gwv_repx	0	SERA19M	19	A		SER	MET	0.0681901
USER	4gwv_repx	0	SERA19N	19	A		SER	ASN	0.645531
USER	4gwv_repx	0	SERA19P	19	A		SER	PRO	0.878072
USER	4gwv_repx	0	SERA19Q	19	A		SER	GLN	0.441241
USER	4gwv_repx	0	SERA19R	19	A		SER	ARG	1.03653
USER	4gwv_repx	0	SERA19T	19	A		SER	THR	0.0174542
USER	4gwv_repx	0	SERA19V	19	A		SER	VAL	1.66107
USER	4gwv_repx	0	SERA19W	19	A		SER	TRP	0.680382
USER	4gwv_repx	0	SERA19Y	19	A		SER	TYR	0.535844
USER	4gwv_repx	0	GLYA20A	20	A		GLY	ALA	2.98216
USER	4gwv_repx	0	GLYA20C	20	A		GLY	CYS	3.15164
USER	4gwv_repx	0	GLYA20D	20	A		GLY	ASP	3.02926
USER	4gwv_repx	0	GLYA20E	20	A		GLY	GLU	2.95171
USER	4gwv_repx	0	GLYA20F	20	A		GLY	PHE	3.7663
USER	4gwv_repx	0	GLYA20H	20	A		GLY	HIS	2.721
USER	4gwv_repx	0	GLYA20I	20	A		GLY	ILE	4.89642
USER	4gwv_repx	0	GLYA20K	20	A		GLY	LYS	2.98728
USER	4gwv_repx	0	GLYA20L	20	A		GLY	LEU	2.97436
USER	4gwv_repx	0	GLYA20M	20	A		GLY	MET	2.80526
USER	4gwv_repx	0	GLYA20N	20	A		GLY	ASN	2.70722
USER	4gwv_repx	0	GLYA20P	20	A		GLY	PRO	6.45112
USER	4gwv_repx	0	GLYA20Q	20	A		GLY	GLN	2.83995
USER	4gwv_repx	0	GLYA20R	20	A		GLY	ARG	2.70485
USER	4gwv_repx	0	GLYA20S	20	A		GLY	SER	2.96702
USER	4gwv_repx	0	GLYA20T	20	A		GLY	THR	3.92854
USER	4gwv_repx	0	GLYA20V	20	A		GLY	VAL	5.04678
USER	4gwv_repx	0	GLYA20W	20	A		GLY	TRP	3.65503
USER	4gwv_repx	0	GLYA20Y	20	A		GLY	TYR	3.83482
USER	4gwv_repx	0	ARGA21A	21	A		ARG	ALA	0.179795
USER	4gwv_repx	0	ARGA21C	21	A		ARG	CYS	0.633546
USER	4gwv_repx	0	ARGA21D	21	A		ARG	ASP	-0.0989576
USER	4gwv_repx	0	ARGA21E	21	A		ARG	GLU	-0.0988051
USER	4gwv_repx	0	ARGA21F	21	A		ARG	PHE	0.320461
USER	4gwv_repx	0	ARGA21G	21	A		ARG	GLY	0.729406
USER	4gwv_repx	0	ARGA21H	21	A		ARG	HIS	0.806947
USER	4gwv_repx	0	ARGA21I	21	A		ARG	ILE	0.400658
USER	4gwv_repx	0	ARGA21K	21	A		ARG	LYS	0.210497
USER	4gwv_repx	0	ARGA21L	21	A		ARG	LEU	-0.00753944
USER	4gwv_repx	0	ARGA21M	21	A		ARG	MET	-0.019144
USER	4gwv_repx	0	ARGA21N	21	A		ARG	ASN	0.454937
USER	4gwv_repx	0	ARGA21P	21	A		ARG	PRO	3.3583
USER	4gwv_repx	0	ARGA21Q	21	A		ARG	GLN	0.106178
USER	4gwv_repx	0	ARGA21S	21	A		ARG	SER	0.35049
USER	4gwv_repx	0	ARGA21T	21	A		ARG	THR	1.31162
USER	4gwv_repx	0	ARGA21V	21	A		ARG	VAL	0.837062
USER	4gwv_repx	0	ARGA21W	21	A		ARG	TRP	0.587205
USER	4gwv_repx	0	ARGA21Y	21	A		ARG	TYR	0.360483
USER	4gwv_repx	0	VALA22A	22	A		VAL	ALA	0.726856
USER	4gwv_repx	0	VALA22C	22	A		VAL	CYS	0.431024
USER	4gwv_repx	0	VALA22D	22	A		VAL	ASP	0.747445
USER	4gwv_repx	0	VALA22E	22	A		VAL	GLU	0.00210378
USER	4gwv_repx	0	VALA22F	22	A		VAL	PHE	0.608508
USER	4gwv_repx	0	VALA22G	22	A		VAL	GLY	1.35146
USER	4gwv_repx	0	VALA22H	22	A		VAL	HIS	1.27912
USER	4gwv_repx	0	VALA22I	22	A		VAL	ILE	-0.0870317
USER	4gwv_repx	0	VALA22K	22	A		VAL	LYS	0.615996
USER	4gwv_repx	0	VALA22L	22	A		VAL	LEU	0.47136
USER	4gwv_repx	0	VALA22M	22	A		VAL	MET	0.073802
USER	4gwv_repx	0	VALA22N	22	A		VAL	ASN	-0.146753
USER	4gwv_repx	0	VALA22P	22	A		VAL	PRO	-0.570229
USER	4gwv_repx	0	VALA22Q	22	A		VAL	GLN	0.779231
USER	4gwv_repx	0	VALA22R	22	A		VAL	ARG	0.80707
USER	4gwv_repx	0	VALA22S	22	A		VAL	SER	1.17321
USER	4gwv_repx	0	VALA22T	22	A		VAL	THR	0.8133
USER	4gwv_repx	0	VALA22W	22	A		VAL	TRP	1.10256
USER	4gwv_repx	0	VALA22Y	22	A		VAL	TYR	0.701552
USER	4gwv_repx	0	TYRA23A	23	A		TYR	ALA	1.5455
USER	4gwv_repx	0	TYRA23C	23	A		TYR	CYS	1.51264
USER	4gwv_repx	0	TYRA23D	23	A		TYR	ASP	3.3849
USER	4gwv_repx	0	TYRA23E	23	A		TYR	GLU	2.48321
USER	4gwv_repx	0	TYRA23F	23	A		TYR	PHE	-0.177835
USER	4gwv_repx	0	TYRA23G	23	A		TYR	GLY	2.27313
USER	4gwv_repx	0	TYRA23H	23	A		TYR	HIS	2.03945
USER	4gwv_repx	0	TYRA23I	23	A		TYR	ILE	3.51089
USER	4gwv_repx	0	TYRA23K	23	A		TYR	LYS	1.409
USER	4gwv_repx	0	TYRA23L	23	A		TYR	LEU	0.738026
USER	4gwv_repx	0	TYRA23M	23	A		TYR	MET	0.468194
USER	4gwv_repx	0	TYRA23N	23	A		TYR	ASN	2.39172
USER	4gwv_repx	0	TYRA23P	23	A		TYR	PRO	3.82371
USER	4gwv_repx	0	TYRA23Q	23	A		TYR	GLN	2.10329
USER	4gwv_repx	0	TYRA23R	23	A		TYR	ARG	0.62722
USER	4gwv_repx	0	TYRA23S	23	A		TYR	SER	2.48557
USER	4gwv_repx	0	TYRA23T	23	A		TYR	THR	3.51781
USER	4gwv_repx	0	TYRA23V	23	A		TYR	VAL	3.71822
USER	4gwv_repx	0	TYRA23W	23	A		TYR	TRP	0.169185
USER	4gwv_repx	0	TYRA24A	24	A		TYR	ALA	3.59173
USER	4gwv_repx	0	TYRA24C	24	A		TYR	CYS	3.14499
USER	4gwv_repx	0	TYRA24D	24	A		TYR	ASP	5.40544
USER	4gwv_repx	0	TYRA24E	24	A		TYR	GLU	4.49547
USER	4gwv_repx	0	TYRA24F	24	A		TYR	PHE	1.18739
USER	4gwv_repx	0	TYRA24G	24	A		TYR	GLY	5.34554
USER	4gwv_repx	0	TYRA24H	24	A		TYR	HIS	3.56441
USER	4gwv_repx	0	TYRA24I	24	A		TYR	ILE	2.15794
USER	4gwv_repx	0	TYRA24K	24	A		TYR	LYS	4.63084
USER	4gwv_repx	0	TYRA24L	24	A		TYR	LEU	0.437231
USER	4gwv_repx	0	TYRA24M	24	A		TYR	MET	0.831697
USER	4gwv_repx	0	TYRA24N	24	A		TYR	ASN	3.88356
USER	4gwv_repx	0	TYRA24P	24	A		TYR	PRO	5.9664
USER	4gwv_repx	0	TYRA24Q	24	A		TYR	GLN	3.53201
USER	4gwv_repx	0	TYRA24R	24	A		TYR	ARG	4.16574
USER	4gwv_repx	0	TYRA24S	24	A		TYR	SER	5.10336
USER	4gwv_repx	0	TYRA24T	24	A		TYR	THR	3.32045
USER	4gwv_repx	0	TYRA24V	24	A		TYR	VAL	2.19699
USER	4gwv_repx	0	TYRA24W	24	A		TYR	TRP	0.0192052
USER	4gwv_repx	0	PHEA25A	25	A		PHE	ALA	2.08237
USER	4gwv_repx	0	PHEA25C	25	A		PHE	CYS	2.15063
USER	4gwv_repx	0	PHEA25D	25	A		PHE	ASP	3.25026
USER	4gwv_repx	0	PHEA25E	25	A		PHE	GLU	2.0175
USER	4gwv_repx	0	PHEA25G	25	A		PHE	GLY	3.31926
USER	4gwv_repx	0	PHEA25H	25	A		PHE	HIS	1.64381
USER	4gwv_repx	0	PHEA25I	25	A		PHE	ILE	1.49043
USER	4gwv_repx	0	PHEA25K	25	A		PHE	LYS	0.790936
USER	4gwv_repx	0	PHEA25L	25	A		PHE	LEU	0.592757
USER	4gwv_repx	0	PHEA25M	25	A		PHE	MET	0.752211
USER	4gwv_repx	0	PHEA25N	25	A		PHE	ASN	1.88357
USER	4gwv_repx	0	PHEA25P	25	A		PHE	PRO	5.61987
USER	4gwv_repx	0	PHEA25Q	25	A		PHE	GLN	1.30016
USER	4gwv_repx	0	PHEA25R	25	A		PHE	ARG	1.10665
USER	4gwv_repx	0	PHEA25S	25	A		PHE	SER	2.34253
USER	4gwv_repx	0	PHEA25T	25	A		PHE	THR	2.48933
USER	4gwv_repx	0	PHEA25V	25	A		PHE	VAL	1.62105
USER	4gwv_repx	0	PHEA25W	25	A		PHE	TRP	1.32284
USER	4gwv_repx	0	PHEA25Y	25	A		PHE	TYR	0.19661
USER	4gwv_repx	0	ASNA26A	26	A		ASN	ALA	-0.0234871
USER	4gwv_repx	0	ASNA26C	26	A		ASN	CYS	-0.328274
USER	4gwv_repx	0	ASNA26D	26	A		ASN	ASP	0.436282
USER	4gwv_repx	0	ASNA26E	26	A		ASN	GLU	0.0611182
USER	4gwv_repx	0	ASNA26F	26	A		ASN	PHE	3.56459
USER	4gwv_repx	0	ASNA26G	26	A		ASN	GLY	1.42367
USER	4gwv_repx	0	ASNA26H	26	A		ASN	HIS	-0.979674
USER	4gwv_repx	0	ASNA26I	26	A		ASN	ILE	1.53293
USER	4gwv_repx	0	ASNA26K	26	A		ASN	LYS	-0.528521
USER	4gwv_repx	0	ASNA26L	26	A		ASN	LEU	-1.04244
USER	4gwv_repx	0	ASNA26M	26	A		ASN	MET	-1.38617
USER	4gwv_repx	0	ASNA26P	26	A		ASN	PRO	4.36206
USER	4gwv_repx	0	ASNA26Q	26	A		ASN	GLN	-0.0712608
USER	4gwv_repx	0	ASNA26R	26	A		ASN	ARG	0.44857
USER	4gwv_repx	0	ASNA26S	26	A		ASN	SER	0.718077
USER	4gwv_repx	0	ASNA26T	26	A		ASN	THR	3.19168
USER	4gwv_repx	0	ASNA26V	26	A		ASN	VAL	2.61782
USER	4gwv_repx	0	ASNA26W	26	A		ASN	TRP	2.86549
USER	4gwv_repx	0	ASNA26Y	26	A		ASN	TYR	3.15323
USER	4gwv_repx	0	HISA27A	27	A		HIS	ALA	-0.341066
USER	4gwv_repx	0	HISA27C	27	A		HIS	CYS	0.0468256
USER	4gwv_repx	0	HISA27D	27	A		HIS	ASP	-0.361436
USER	4gwv_repx	0	HISA27E	27	A		HIS	GLU	-0.752253
USER	4gwv_repx	0	HISA27F	27	A		HIS	PHE	-1.25087
USER	4gwv_repx	0	HISA27G	27	A		HIS	GLY	0.385435
USER	4gwv_repx	0	HISA27I	27	A		HIS	ILE	-1.24342
USER	4gwv_repx	0	HISA27K	27	A		HIS	LYS	-0.740021
USER	4gwv_repx	0	HISA27L	27	A		HIS	LEU	-1.14987
USER	4gwv_repx	0	HISA27M	27	A		HIS	MET	-1.75127
USER	4gwv_repx	0	HISA27N	27	A		HIS	ASN	0.0198946
USER	4gwv_repx	0	HISA27P	27	A		HIS	PRO	-0.28534
USER	4gwv_repx	0	HISA27Q	27	A		HIS	GLN	-0.793159
USER	4gwv_repx	0	HISA27R	27	A		HIS	ARG	-0.544689
USER	4gwv_repx	0	HISA27S	27	A		HIS	SER	0.102365
USER	4gwv_repx	0	HISA27T	27	A		HIS	THR	-0.076761
USER	4gwv_repx	0	HISA27V	27	A		HIS	VAL	-0.649866
USER	4gwv_repx	0	HISA27W	27	A		HIS	TRP	-1.08151
USER	4gwv_repx	0	HISA27Y	27	A		HIS	TYR	-1.00486
USER	4gwv_repx	0	ILEA28A	28	A		ILE	ALA	0.177393
USER	4gwv_repx	0	ILEA28C	28	A		ILE	CYS	1.03645
USER	4gwv_repx	0	ILEA28D	28	A		ILE	ASP	0.466773
USER	4gwv_repx	0	ILEA28E	28	A		ILE	GLU	0.0883289
USER	4gwv_repx	0	ILEA28F	28	A		ILE	PHE	-0.186053
USER	4gwv_repx	0	ILEA28G	28	A		ILE	GLY	0.617141
USER	4gwv_repx	0	ILEA28H	28	A		ILE	HIS	0.468329
USER	4gwv_repx	0	ILEA28K	28	A		ILE	LYS	-0.0112431
USER	4gwv_repx	0	ILEA28L	28	A		ILE	LEU	-0.261622
USER	4gwv_repx	0	ILEA28M	28	A		ILE	MET	-0.16409
USER	4gwv_repx	0	ILEA28N	28	A		ILE	ASN	0.603745
USER	4gwv_repx	0	ILEA28P	28	A		ILE	PRO	0.0123681
USER	4gwv_repx	0	ILEA28Q	28	A		ILE	GLN	0.131239
USER	4gwv_repx	0	ILEA28R	28	A		ILE	ARG	-0.609438
USER	4gwv_repx	0	ILEA28S	28	A		ILE	SER	0.654341
USER	4gwv_repx	0	ILEA28T	28	A		ILE	THR	0.0819553
USER	4gwv_repx	0	ILEA28V	28	A		ILE	VAL	0.349716
USER	4gwv_repx	0	ILEA28W	28	A		ILE	TRP	-0.0499163
USER	4gwv_repx	0	ILEA28Y	28	A		ILE	TYR	-0.164617
USER	4gwv_repx	0	THRA29A	29	A		THR	ALA	0.0781568
USER	4gwv_repx	0	THRA29C	29	A		THR	CYS	0.119726
USER	4gwv_repx	0	THRA29D	29	A		THR	ASP	-0.166932
USER	4gwv_repx	0	THRA29E	29	A		THR	GLU	-0.31692
USER	4gwv_repx	0	THRA29F	29	A		THR	PHE	-0.76403
USER	4gwv_repx	0	THRA29G	29	A		THR	GLY	0.428993
USER	4gwv_repx	0	THRA29H	29	A		THR	HIS	-0.086467
USER	4gwv_repx	0	THRA29I	29	A		THR	ILE	-0.44528
USER	4gwv_repx	0	THRA29K	29	A		THR	LYS	-0.535953
USER	4gwv_repx	0	THRA29L	29	A		THR	LEU	-0.675605
USER	4gwv_repx	0	THRA29M	29	A		THR	MET	-0.465785
USER	4gwv_repx	0	THRA29N	29	A		THR	ASN	-0.100942
USER	4gwv_repx	0	THRA29P	29	A		THR	PRO	0.730891
USER	4gwv_repx	0	THRA29Q	29	A		THR	GLN	-0.434256
USER	4gwv_repx	0	THRA29R	29	A		THR	ARG	-0.536992
USER	4gwv_repx	0	THRA29S	29	A		THR	SER	0.0353552
USER	4gwv_repx	0	THRA29V	29	A		THR	VAL	-0.321032
USER	4gwv_repx	0	THRA29W	29	A		THR	TRP	-0.451125
USER	4gwv_repx	0	THRA29Y	29	A		THR	TYR	-0.662491
USER	4gwv_repx	0	ASNA30A	30	A		ASN	ALA	0.770796
USER	4gwv_repx	0	ASNA30C	30	A		ASN	CYS	0.501803
USER	4gwv_repx	0	ASNA30D	30	A		ASN	ASP	0.285129
USER	4gwv_repx	0	ASNA30E	30	A		ASN	GLU	0.783804
USER	4gwv_repx	0	ASNA30F	30	A		ASN	PHE	-0.205436
USER	4gwv_repx	0	ASNA30G	30	A		ASN	GLY	0.00978239
USER	4gwv_repx	0	ASNA30H	30	A		ASN	HIS	0.197892
USER	4gwv_repx	0	ASNA30I	30	A		ASN	ILE	1.43381
USER	4gwv_repx	0	ASNA30K	30	A		ASN	LYS	-0.26946
USER	4gwv_repx	0	ASNA30L	30	A		ASN	LEU	0.516554
USER	4gwv_repx	0	ASNA30M	30	A		ASN	MET	0.324799
USER	4gwv_repx	0	ASNA30P	30	A		ASN	PRO	5.07379
USER	4gwv_repx	0	ASNA30Q	30	A		ASN	GLN	0.218973
USER	4gwv_repx	0	ASNA30R	30	A		ASN	ARG	-0.353988
USER	4gwv_repx	0	ASNA30S	30	A		ASN	SER	0.557976
USER	4gwv_repx	0	ASNA30T	30	A		ASN	THR	2.02731
USER	4gwv_repx	0	ASNA30V	30	A		ASN	VAL	2.04281
USER	4gwv_repx	0	ASNA30W	30	A		ASN	TRP	0.431812
USER	4gwv_repx	0	ASNA30Y	30	A		ASN	TYR	-0.218318
USER	4gwv_repx	0	ALAA31C	31	A		ALA	CYS	0.586301
USER	4gwv_repx	0	ALAA31D	31	A		ALA	ASP	-0.0480994
USER	4gwv_repx	0	ALAA31E	31	A		ALA	GLU	-0.49098
USER	4gwv_repx	0	ALAA31F	31	A		ALA	PHE	0.175299
USER	4gwv_repx	0	ALAA31G	31	A		ALA	GLY	0.760164
USER	4gwv_repx	0	ALAA31H	31	A		ALA	HIS	0.61681
USER	4gwv_repx	0	ALAA31I	31	A		ALA	ILE	0.541718
USER	4gwv_repx	0	ALAA31K	31	A		ALA	LYS	-0.229407
USER	4gwv_repx	0	ALAA31L	31	A		ALA	LEU	-0.267514
USER	4gwv_repx	0	ALAA31M	31	A		ALA	MET	-0.21142
USER	4gwv_repx	0	ALAA31N	31	A		ALA	ASN	0.681847
USER	4gwv_repx	0	ALAA31P	31	A		ALA	PRO	5.17755
USER	4gwv_repx	0	ALAA31Q	31	A		ALA	GLN	0.0123708
USER	4gwv_repx	0	ALAA31R	31	A		ALA	ARG	-0.65626
USER	4gwv_repx	0	ALAA31S	31	A		ALA	SER	0.542404
USER	4gwv_repx	0	ALAA31T	31	A		ALA	THR	0.818759
USER	4gwv_repx	0	ALAA31V	31	A		ALA	VAL	0.847643
USER	4gwv_repx	0	ALAA31W	31	A		ALA	TRP	0.361043
USER	4gwv_repx	0	ALAA31Y	31	A		ALA	TYR	0.240483
USER	4gwv_repx	0	SERA32A	32	A		SER	ALA	-0.610097
USER	4gwv_repx	0	SERA32C	32	A		SER	CYS	-0.279435
USER	4gwv_repx	0	SERA32D	32	A		SER	ASP	-0.00401838
USER	4gwv_repx	0	SERA32E	32	A		SER	GLU	-0.743376
USER	4gwv_repx	0	SERA32F	32	A		SER	PHE	-0.960257
USER	4gwv_repx	0	SERA32G	32	A		SER	GLY	0.328237
USER	4gwv_repx	0	SERA32H	32	A		SER	HIS	-0.287998
USER	4gwv_repx	0	SERA32I	32	A		SER	ILE	-0.517265
USER	4gwv_repx	0	SERA32K	32	A		SER	LYS	-1.47986
USER	4gwv_repx	0	SERA32L	32	A		SER	LEU	-1.02259
USER	4gwv_repx	0	SERA32M	32	A		SER	MET	-1.49065
USER	4gwv_repx	0	SERA32N	32	A		SER	ASN	-0.0511827
USER	4gwv_repx	0	SERA32P	32	A		SER	PRO	0.823821
USER	4gwv_repx	0	SERA32Q	32	A		SER	GLN	-0.875289
USER	4gwv_repx	0	SERA32R	32	A		SER	ARG	-1.08528
USER	4gwv_repx	0	SERA32T	32	A		SER	THR	-0.127036
USER	4gwv_repx	0	SERA32V	32	A		SER	VAL	-0.40648
USER	4gwv_repx	0	SERA32W	32	A		SER	TRP	-1.68815
USER	4gwv_repx	0	SERA32Y	32	A		SER	TYR	-0.894988
USER	4gwv_repx	0	GLNA33A	33	A		GLN	ALA	0.52451
USER	4gwv_repx	0	GLNA33C	33	A		GLN	CYS	-0.113345
USER	4gwv_repx	0	GLNA33D	33	A		GLN	ASP	0.837876
USER	4gwv_repx	0	GLNA33E	33	A		GLN	GLU	1.12867
USER	4gwv_repx	0	GLNA33F	33	A		GLN	PHE	0.84509
USER	4gwv_repx	0	GLNA33G	33	A		GLN	GLY	0.507299
USER	4gwv_repx	0	GLNA33H	33	A		GLN	HIS	1.26643
USER	4gwv_repx	0	GLNA33I	33	A		GLN	ILE	0.336527
USER	4gwv_repx	0	GLNA33K	33	A		GLN	LYS	-0.0960372
USER	4gwv_repx	0	GLNA33L	33	A		GLN	LEU	1.17202
USER	4gwv_repx	0	GLNA33M	33	A		GLN	MET	-0.432956
USER	4gwv_repx	0	GLNA33N	33	A		GLN	ASN	0.975101
USER	4gwv_repx	0	GLNA33P	33	A		GLN	PRO	4.94567
USER	4gwv_repx	0	GLNA33R	33	A		GLN	ARG	0.130783
USER	4gwv_repx	0	GLNA33S	33	A		GLN	SER	0.493461
USER	4gwv_repx	0	GLNA33T	33	A		GLN	THR	-0.400826
USER	4gwv_repx	0	GLNA33V	33	A		GLN	VAL	0.977198
USER	4gwv_repx	0	GLNA33W	33	A		GLN	TRP	1.05155
USER	4gwv_repx	0	GLNA33Y	33	A		GLN	TYR	0.849031
USER	4gwv_repx	0	TRPA34A	34	A		TRP	ALA	0.900786
USER	4gwv_repx	0	TRPA34C	34	A		TRP	CYS	1.04046
USER	4gwv_repx	0	TRPA34D	34	A		TRP	ASP	0.944834
USER	4gwv_repx	0	TRPA34E	34	A		TRP	GLU	0.905108
USER	4gwv_repx	0	TRPA34F	34	A		TRP	PHE	0.528348
USER	4gwv_repx	0	TRPA34G	34	A		TRP	GLY	0.866096
USER	4gwv_repx	0	TRPA34H	34	A		TRP	HIS	1.14152
USER	4gwv_repx	0	TRPA34I	34	A		TRP	ILE	1.00442
USER	4gwv_repx	0	TRPA34K	34	A		TRP	LYS	0.800437
USER	4gwv_repx	0	TRPA34L	34	A		TRP	LEU	0.0888115
USER	4gwv_repx	0	TRPA34M	34	A		TRP	MET	0.179206
USER	4gwv_repx	0	TRPA34N	34	A		TRP	ASN	0.955737
USER	4gwv_repx	0	TRPA34P	34	A		TRP	PRO	0.0795814
USER	4gwv_repx	0	TRPA34Q	34	A		TRP	GLN	0.861903
USER	4gwv_repx	0	TRPA34R	34	A		TRP	ARG	0.95636
USER	4gwv_repx	0	TRPA34S	34	A		TRP	SER	1.05493
USER	4gwv_repx	0	TRPA34T	34	A		TRP	THR	1.1172
USER	4gwv_repx	0	TRPA34V	34	A		TRP	VAL	1.20638
USER	4gwv_repx	0	TRPA34Y	34	A		TRP	TYR	0.797332
USER	4gwv_repx	0	GLUA35A	35	A		GLU	ALA	0.340794
USER	4gwv_repx	0	GLUA35C	35	A		GLU	CYS	0.442071
USER	4gwv_repx	0	GLUA35D	35	A		GLU	ASP	0.485676
USER	4gwv_repx	0	GLUA35F	35	A		GLU	PHE	0.303703
USER	4gwv_repx	0	GLUA35G	35	A		GLU	GLY	0.361319
USER	4gwv_repx	0	GLUA35H	35	A		GLU	HIS	0.844494
USER	4gwv_repx	0	GLUA35I	35	A		GLU	ILE	0.254127
USER	4gwv_repx	0	GLUA35K	35	A		GLU	LYS	0.344454
USER	4gwv_repx	0	GLUA35L	35	A		GLU	LEU	0.350539
USER	4gwv_repx	0	GLUA35M	35	A		GLU	MET	0.437322
USER	4gwv_repx	0	GLUA35N	35	A		GLU	ASN	0.599927
USER	4gwv_repx	0	GLUA35P	35	A		GLU	PRO	0.565631
USER	4gwv_repx	0	GLUA35Q	35	A		GLU	GLN	0.283492
USER	4gwv_repx	0	GLUA35R	35	A		GLU	ARG	0.520358
USER	4gwv_repx	0	GLUA35S	35	A		GLU	SER	0.548888
USER	4gwv_repx	0	GLUA35T	35	A		GLU	THR	0.436304
USER	4gwv_repx	0	GLUA35V	35	A		GLU	VAL	0.418599
USER	4gwv_repx	0	GLUA35W	35	A		GLU	TRP	0.368385
USER	4gwv_repx	0	GLUA35Y	35	A		GLU	TYR	0.322284
USER	4gwv_repx	0	ARGA36A	36	A		ARG	ALA	0.882358
USER	4gwv_repx	0	ARGA36C	36	A		ARG	CYS	0.634209
USER	4gwv_repx	0	ARGA36D	36	A		ARG	ASP	1.29012
USER	4gwv_repx	0	ARGA36E	36	A		ARG	GLU	0.531761
USER	4gwv_repx	0	ARGA36F	36	A		ARG	PHE	1.40878
USER	4gwv_repx	0	ARGA36G	36	A		ARG	GLY	1.91346
USER	4gwv_repx	0	ARGA36H	36	A		ARG	HIS	1.39556
USER	4gwv_repx	0	ARGA36I	36	A		ARG	ILE	0.811477
USER	4gwv_repx	0	ARGA36K	36	A		ARG	LYS	-0.450759
USER	4gwv_repx	0	ARGA36L	36	A		ARG	LEU	-0.307363
USER	4gwv_repx	0	ARGA36M	36	A		ARG	MET	-0.0290187
USER	4gwv_repx	0	ARGA36N	36	A		ARG	ASN	1.07122
USER	4gwv_repx	0	ARGA36P	36	A		ARG	PRO	-0.594416
USER	4gwv_repx	0	ARGA36Q	36	A		ARG	GLN	0.0376486
USER	4gwv_repx	0	ARGA36S	36	A		ARG	SER	1.00533
USER	4gwv_repx	0	ARGA36T	36	A		ARG	THR	0.15605
USER	4gwv_repx	0	ARGA36V	36	A		ARG	VAL	1.14166
USER	4gwv_repx	0	ARGA36W	36	A		ARG	TRP	1.28887
USER	4gwv_repx	0	ARGA36Y	36	A		ARG	TYR	1.31057
USER	4gwv_repx	0	PROA37A	37	A		PRO	ALA	2.87938
USER	4gwv_repx	0	PROA37C	37	A		PRO	CYS	3.36595
USER	4gwv_repx	0	PROA37D	37	A		PRO	ASP	3.36369
USER	4gwv_repx	0	PROA37E	37	A		PRO	GLU	3.16149
USER	4gwv_repx	0	PROA37F	37	A		PRO	PHE	2.35349
USER	4gwv_repx	0	PROA37G	37	A		PRO	GLY	3.95162
USER	4gwv_repx	0	PROA37H	37	A		PRO	HIS	3.22202
USER	4gwv_repx	0	PROA37I	37	A		PRO	ILE	2.17074
USER	4gwv_repx	0	PROA37K	37	A		PRO	LYS	2.61371
USER	4gwv_repx	0	PROA37L	37	A		PRO	LEU	2.66954
USER	4gwv_repx	0	PROA37M	37	A		PRO	MET	2.70959
USER	4gwv_repx	0	PROA37N	37	A		PRO	ASN	3.41753
USER	4gwv_repx	0	PROA37Q	37	A		PRO	GLN	3.50843
USER	4gwv_repx	0	PROA37R	37	A		PRO	ARG	3.25688
USER	4gwv_repx	0	PROA37S	37	A		PRO	SER	4.06667
USER	4gwv_repx	0	PROA37T	37	A		PRO	THR	3.25322
USER	4gwv_repx	0	PROA37V	37	A		PRO	VAL	3.18588
USER	4gwv_repx	0	PROA37W	37	A		PRO	TRP	3.94592
USER	4gwv_repx	0	PROA37Y	37	A		PRO	TYR	2.65237
USER	4gwv_repx	0	SERA38A	38	A		SER	ALA	-0.200951
USER	4gwv_repx	0	SERA38C	38	A		SER	CYS	-0.205919
USER	4gwv_repx	0	SERA38D	38	A		SER	ASP	-0.0914593
USER	4gwv_repx	0	SERA38E	38	A		SER	GLU	-0.226831
USER	4gwv_repx	0	SERA38F	38	A		SER	PHE	-0.382419
USER	4gwv_repx	0	SERA38G	38	A		SER	GLY	-0.193559
USER	4gwv_repx	0	SERA38H	38	A		SER	HIS	-0.15205
USER	4gwv_repx	0	SERA38I	38	A		SER	ILE	-0.0942434
USER	4gwv_repx	0	SERA38K	38	A		SER	LYS	-0.317136
USER	4gwv_repx	0	SERA38L	38	A		SER	LEU	-0.180268
USER	4gwv_repx	0	SERA38M	38	A		SER	MET	-0.340809
USER	4gwv_repx	0	SERA38N	38	A		SER	ASN	-0.0657915
USER	4gwv_repx	0	SERA38P	38	A		SER	PRO	-0.618722
USER	4gwv_repx	0	SERA38Q	38	A		SER	GLN	-0.118287
USER	4gwv_repx	0	SERA38R	38	A		SER	ARG	-0.299994
USER	4gwv_repx	0	SERA38T	38	A		SER	THR	-0.106666
USER	4gwv_repx	0	SERA38V	38	A		SER	VAL	-0.0124644
USER	4gwv_repx	0	SERA38W	38	A		SER	TRP	-0.824496
USER	4gwv_repx	0	SERA38Y	38	A		SER	TYR	-0.202506
