## Supplementary material for "Validating folding energy estimates as a method for variant interpretation": pin1_5vti_ddg_background.csv

source	pdb	score	pdb_mut	pdb_rid	pdb_chain	gene_no	mut_from	mut_to	ddg
USER	5vti_repx	0	LYSA6A	6	A		LYS	ALA	0.277706
USER	5vti_repx	0	LYSA6C	6	A		LYS	CYS	0.265234
USER	5vti_repx	0	LYSA6D	6	A		LYS	ASP	0.251174
USER	5vti_repx	0	LYSA6E	6	A		LYS	GLU	0.267152
USER	5vti_repx	0	LYSA6F	6	A		LYS	PHE	0.0211492
USER	5vti_repx	0	LYSA6G	6	A		LYS	GLY	0.259698
USER	5vti_repx	0	LYSA6H	6	A		LYS	HIS	0.00948572
USER	5vti_repx	0	LYSA6I	6	A		LYS	ILE	0.34488
USER	5vti_repx	0	LYSA6L	6	A		LYS	LEU	0.13378
USER	5vti_repx	0	LYSA6M	6	A		LYS	MET	-0.0909549
USER	5vti_repx	0	LYSA6N	6	A		LYS	ASN	0.209954
USER	5vti_repx	0	LYSA6P	6	A		LYS	PRO	0.277882
USER	5vti_repx	0	LYSA6Q	6	A		LYS	GLN	-0.00824461
USER	5vti_repx	0	LYSA6R	6	A		LYS	ARG	-0.469643
USER	5vti_repx	0	LYSA6S	6	A		LYS	SER	0.250936
USER	5vti_repx	0	LYSA6T	6	A		LYS	THR	0.296411
USER	5vti_repx	0	LYSA6V	6	A		LYS	VAL	0.341339
USER	5vti_repx	0	LYSA6W	6	A		LYS	TRP	-0.58161
USER	5vti_repx	0	LYSA6Y	6	A		LYS	TYR	0.0855152
USER	5vti_repx	0	LEUA7A	7	A		LEU	ALA	1.87607
USER	5vti_repx	0	LEUA7C	7	A		LEU	CYS	2.35487
USER	5vti_repx	0	LEUA7D	7	A		LEU	ASP	2.93983
USER	5vti_repx	0	LEUA7E	7	A		LEU	GLU	1.66341
USER	5vti_repx	0	LEUA7F	7	A		LEU	PHE	1.21289
USER	5vti_repx	0	LEUA7G	7	A		LEU	GLY	3.05308
USER	5vti_repx	0	LEUA7H	7	A		LEU	HIS	2.53132
USER	5vti_repx	0	LEUA7I	7	A		LEU	ILE	2.07248
USER	5vti_repx	0	LEUA7K	7	A		LEU	LYS	1.86163
USER	5vti_repx	0	LEUA7M	7	A		LEU	MET	0.355272
USER	5vti_repx	0	LEUA7N	7	A		LEU	ASN	2.03032
USER	5vti_repx	0	LEUA7P	7	A		LEU	PRO	1.27979
USER	5vti_repx	0	LEUA7Q	7	A		LEU	GLN	1.30824
USER	5vti_repx	0	LEUA7R	7	A		LEU	ARG	1.73393
USER	5vti_repx	0	LEUA7S	7	A		LEU	SER	2.58526
USER	5vti_repx	0	LEUA7T	7	A		LEU	THR	2.54724
USER	5vti_repx	0	LEUA7V	7	A		LEU	VAL	2.44353
USER	5vti_repx	0	LEUA7W	7	A		LEU	TRP	1.99134
USER	5vti_repx	0	LEUA7Y	7	A		LEU	TYR	1.47127
USER	5vti_repx	0	PROA8A	8	A		PRO	ALA	2.59731
USER	5vti_repx	0	PROA8C	8	A		PRO	CYS	3.2521
USER	5vti_repx	0	PROA8D	8	A		PRO	ASP	2.71883
USER	5vti_repx	0	PROA8E	8	A		PRO	GLU	2.59676
USER	5vti_repx	0	PROA8F	8	A		PRO	PHE	3.31347
USER	5vti_repx	0	PROA8G	8	A		PRO	GLY	3.0553
USER	5vti_repx	0	PROA8H	8	A		PRO	HIS	3.25271
USER	5vti_repx	0	PROA8I	8	A		PRO	ILE	4.07207
USER	5vti_repx	0	PROA8K	8	A		PRO	LYS	2.65742
USER	5vti_repx	0	PROA8L	8	A		PRO	LEU	2.58325
USER	5vti_repx	0	PROA8M	8	A		PRO	MET	2.54919
USER	5vti_repx	0	PROA8N	8	A		PRO	ASN	3.1206
USER	5vti_repx	0	PROA8Q	8	A		PRO	GLN	2.77232
USER	5vti_repx	0	PROA8R	8	A		PRO	ARG	2.45126
USER	5vti_repx	0	PROA8S	8	A		PRO	SER	2.82822
USER	5vti_repx	0	PROA8T	8	A		PRO	THR	4.75473
USER	5vti_repx	0	PROA8V	8	A		PRO	VAL	4.09258
USER	5vti_repx	0	PROA8W	8	A		PRO	TRP	3.07888
USER	5vti_repx	0	PROA8Y	8	A		PRO	TYR	3.34222
USER	5vti_repx	0	PROA9A	9	A		PRO	ALA	1.68545
USER	5vti_repx	0	PROA9C	9	A		PRO	CYS	1.98446
USER	5vti_repx	0	PROA9D	9	A		PRO	ASP	1.65778
USER	5vti_repx	0	PROA9E	9	A		PRO	GLU	1.05075
USER	5vti_repx	0	PROA9F	9	A		PRO	PHE	1.02736
USER	5vti_repx	0	PROA9G	9	A		PRO	GLY	2.18024
USER	5vti_repx	0	PROA9H	9	A		PRO	HIS	1.7192
USER	5vti_repx	0	PROA9I	9	A		PRO	ILE	1.73101
USER	5vti_repx	0	PROA9K	9	A		PRO	LYS	1.41633
USER	5vti_repx	0	PROA9L	9	A		PRO	LEU	1.43618
USER	5vti_repx	0	PROA9M	9	A		PRO	MET	1.35979
USER	5vti_repx	0	PROA9N	9	A		PRO	ASN	1.9207
USER	5vti_repx	0	PROA9Q	9	A		PRO	GLN	1.82251
USER	5vti_repx	0	PROA9R	9	A		PRO	ARG	1.46825
USER	5vti_repx	0	PROA9S	9	A		PRO	SER	1.77761
USER	5vti_repx	0	PROA9T	9	A		PRO	THR	1.67545
USER	5vti_repx	0	PROA9V	9	A		PRO	VAL	1.6788
USER	5vti_repx	0	PROA9W	9	A		PRO	TRP	1.11581
USER	5vti_repx	0	PROA9Y	9	A		PRO	TYR	1.14201
USER	5vti_repx	0	GLYA10A	10	A		GLY	ALA	4.47281
USER	5vti_repx	0	GLYA10C	10	A		GLY	CYS	7.436
USER	5vti_repx	0	GLYA10D	10	A		GLY	ASP	11.0054
USER	5vti_repx	0	GLYA10E	10	A		GLY	GLU	9.34164
USER	5vti_repx	0	GLYA10F	10	A		GLY	PHE	11.1209
USER	5vti_repx	0	GLYA10H	10	A		GLY	HIS	12.9511
USER	5vti_repx	0	GLYA10I	10	A		GLY	ILE	13.7829
USER	5vti_repx	0	GLYA10K	10	A		GLY	LYS	9.52473
USER	5vti_repx	0	GLYA10L	10	A		GLY	LEU	10.7438
USER	5vti_repx	0	GLYA10M	10	A		GLY	MET	7.97696
USER	5vti_repx	0	GLYA10N	10	A		GLY	ASN	9.83648
USER	5vti_repx	0	GLYA10P	10	A		GLY	PRO	7.97313
USER	5vti_repx	0	GLYA10Q	10	A		GLY	GLN	8.99026
USER	5vti_repx	0	GLYA10R	10	A		GLY	ARG	9.92997
USER	5vti_repx	0	GLYA10S	10	A		GLY	SER	8.66632
USER	5vti_repx	0	GLYA10T	10	A		GLY	THR	12.7409
USER	5vti_repx	0	GLYA10V	10	A		GLY	VAL	10.9516
USER	5vti_repx	0	GLYA10W	10	A		GLY	TRP	11.6859
USER	5vti_repx	0	GLYA10Y	10	A		GLY	TYR	13.3537
USER	5vti_repx	0	TRPA11A	11	A		TRP	ALA	2.90562
USER	5vti_repx	0	TRPA11C	11	A		TRP	CYS	2.82644
USER	5vti_repx	0	TRPA11D	11	A		TRP	ASP	2.8535
USER	5vti_repx	0	TRPA11E	11	A		TRP	GLU	2.62906
USER	5vti_repx	0	TRPA11F	11	A		TRP	PHE	-1.00405
USER	5vti_repx	0	TRPA11G	11	A		TRP	GLY	4.9754
USER	5vti_repx	0	TRPA11H	11	A		TRP	HIS	2.34035
USER	5vti_repx	0	TRPA11I	11	A		TRP	ILE	1.16426
USER	5vti_repx	0	TRPA11K	11	A		TRP	LYS	2.29065
USER	5vti_repx	0	TRPA11L	11	A		TRP	LEU	1.16426
USER	5vti_repx	0	TRPA11M	11	A		TRP	MET	0.603862
USER	5vti_repx	0	TRPA11N	11	A		TRP	ASN	2.657
USER	5vti_repx	0	TRPA11P	11	A		TRP	PRO	6.24232
USER	5vti_repx	0	TRPA11Q	11	A		TRP	GLN	2.8424
USER	5vti_repx	0	TRPA11R	11	A		TRP	ARG	2.78288
USER	5vti_repx	0	TRPA11S	11	A		TRP	SER	4.38667
USER	5vti_repx	0	TRPA11T	11	A		TRP	THR	2.48323
USER	5vti_repx	0	TRPA11V	11	A		TRP	VAL	0.700524
USER	5vti_repx	0	TRPA11Y	11	A		TRP	TYR	-0.59236
USER	5vti_repx	0	GLUA12A	12	A		GLU	ALA	1.35812
USER	5vti_repx	0	GLUA12C	12	A		GLU	CYS	1.08956
USER	5vti_repx	0	GLUA12D	12	A		GLU	ASP	0.992149
USER	5vti_repx	0	GLUA12F	12	A		GLU	PHE	0.974411
USER	5vti_repx	0	GLUA12G	12	A		GLU	GLY	2.86429
USER	5vti_repx	0	GLUA12H	12	A		GLU	HIS	0.862703
USER	5vti_repx	0	GLUA12I	12	A		GLU	ILE	0.217838
USER	5vti_repx	0	GLUA12K	12	A		GLU	LYS	0.529973
USER	5vti_repx	0	GLUA12L	12	A		GLU	LEU	0.322124
USER	5vti_repx	0	GLUA12M	12	A		GLU	MET	0.926899
USER	5vti_repx	0	GLUA12N	12	A		GLU	ASN	1.91421
USER	5vti_repx	0	GLUA12P	12	A		GLU	PRO	5.84062
USER	5vti_repx	0	GLUA12Q	12	A		GLU	GLN	0.649056
USER	5vti_repx	0	GLUA12R	12	A		GLU	ARG	0.676981
USER	5vti_repx	0	GLUA12S	12	A		GLU	SER	1.77338
USER	5vti_repx	0	GLUA12T	12	A		GLU	THR	0.569281
USER	5vti_repx	0	GLUA12V	12	A		GLU	VAL	0.222027
USER	5vti_repx	0	GLUA12W	12	A		GLU	TRP	1.5639
USER	5vti_repx	0	GLUA12Y	12	A		GLU	TYR	0.399339
USER	5vti_repx	0	LYSA13A	13	A		LYS	ALA	1.38384
USER	5vti_repx	0	LYSA13C	13	A		LYS	CYS	0.942328
USER	5vti_repx	0	LYSA13D	13	A		LYS	ASP	1.54433
USER	5vti_repx	0	LYSA13E	13	A		LYS	GLU	-0.10107
USER	5vti_repx	0	LYSA13F	13	A		LYS	PHE	1.40738
USER	5vti_repx	0	LYSA13G	13	A		LYS	GLY	2.24847
USER	5vti_repx	0	LYSA13H	13	A		LYS	HIS	1.67235
USER	5vti_repx	0	LYSA13I	13	A		LYS	ILE	0.275343
USER	5vti_repx	0	LYSA13L	13	A		LYS	LEU	-0.101369
USER	5vti_repx	0	LYSA13M	13	A		LYS	MET	-0.0709009
USER	5vti_repx	0	LYSA13N	13	A		LYS	ASN	0.953442
USER	5vti_repx	0	LYSA13P	13	A		LYS	PRO	-0.0407059
USER	5vti_repx	0	LYSA13Q	13	A		LYS	GLN	0.0319484
USER	5vti_repx	0	LYSA13R	13	A		LYS	ARG	0.59035
USER	5vti_repx	0	LYSA13S	13	A		LYS	SER	1.94831
USER	5vti_repx	0	LYSA13T	13	A		LYS	THR	0.969524
USER	5vti_repx	0	LYSA13V	13	A		LYS	VAL	1.13161
USER	5vti_repx	0	LYSA13W	13	A		LYS	TRP	1.45633
USER	5vti_repx	0	LYSA13Y	13	A		LYS	TYR	1.40762
USER	5vti_repx	0	ARGA14A	14	A		ARG	ALA	1.71715
USER	5vti_repx	0	ARGA14C	14	A		ARG	CYS	1.52743
USER	5vti_repx	0	ARGA14D	14	A		ARG	ASP	1.29971
USER	5vti_repx	0	ARGA14E	14	A		ARG	GLU	1.44013
USER	5vti_repx	0	ARGA14F	14	A		ARG	PHE	1.97127
USER	5vti_repx	0	ARGA14G	14	A		ARG	GLY	2.93192
USER	5vti_repx	0	ARGA14H	14	A		ARG	HIS	2.59064
USER	5vti_repx	0	ARGA14I	14	A		ARG	ILE	0.827992
USER	5vti_repx	0	ARGA14K	14	A		ARG	LYS	0.684403
USER	5vti_repx	0	ARGA14L	14	A		ARG	LEU	0.569672
USER	5vti_repx	0	ARGA14M	14	A		ARG	MET	0.467426
USER	5vti_repx	0	ARGA14N	14	A		ARG	ASN	1.55863
USER	5vti_repx	0	ARGA14P	14	A		ARG	PRO	6.98932
USER	5vti_repx	0	ARGA14Q	14	A		ARG	GLN	0.645237
USER	5vti_repx	0	ARGA14S	14	A		ARG	SER	2.03043
USER	5vti_repx	0	ARGA14T	14	A		ARG	THR	1.5737
USER	5vti_repx	0	ARGA14V	14	A		ARG	VAL	1.304
USER	5vti_repx	0	ARGA14W	14	A		ARG	TRP	2.62223
USER	5vti_repx	0	ARGA14Y	14	A		ARG	TYR	1.75189
USER	5vti_repx	0	META15A	15	A		MET	ALA	0.538275
USER	5vti_repx	0	META15C	15	A		MET	CYS	0.222224
USER	5vti_repx	0	META15D	15	A		MET	ASP	0.295788
USER	5vti_repx	0	META15E	15	A		MET	GLU	0.162339
USER	5vti_repx	0	META15F	15	A		MET	PHE	0.188626
USER	5vti_repx	0	META15G	15	A		MET	GLY	0.701074
USER	5vti_repx	0	META15H	15	A		MET	HIS	0.274512
USER	5vti_repx	0	META15I	15	A		MET	ILE	0.138182
USER	5vti_repx	0	META15K	15	A		MET	LYS	0.177398
USER	5vti_repx	0	META15L	15	A		MET	LEU	-0.0218594
USER	5vti_repx	0	META15N	15	A		MET	ASN	0.145148
USER	5vti_repx	0	META15P	15	A		MET	PRO	0.0564161
USER	5vti_repx	0	META15Q	15	A		MET	GLN	0.240283
USER	5vti_repx	0	META15R	15	A		MET	ARG	0.266836
USER	5vti_repx	0	META15S	15	A		MET	SER	0.389231
USER	5vti_repx	0	META15T	15	A		MET	THR	0.373302
USER	5vti_repx	0	META15V	15	A		MET	VAL	0.405149
USER	5vti_repx	0	META15W	15	A		MET	TRP	0.0408746
USER	5vti_repx	0	META15Y	15	A		MET	TYR	0.169745
USER	5vti_repx	0	SERA16A	16	A		SER	ALA	-0.477369
USER	5vti_repx	0	SERA16C	16	A		SER	CYS	-0.306844
USER	5vti_repx	0	SERA16D	16	A		SER	ASP	-0.0674703
USER	5vti_repx	0	SERA16E	16	A		SER	GLU	-0.674432
USER	5vti_repx	0	SERA16F	16	A		SER	PHE	-1.23699
USER	5vti_repx	0	SERA16G	16	A		SER	GLY	0.425765
USER	5vti_repx	0	SERA16H	16	A		SER	HIS	-0.474168
USER	5vti_repx	0	SERA16I	16	A		SER	ILE	-0.741458
USER	5vti_repx	0	SERA16K	16	A		SER	LYS	-0.968995
USER	5vti_repx	0	SERA16L	16	A		SER	LEU	-0.387508
USER	5vti_repx	0	SERA16M	16	A		SER	MET	-1.24261
USER	5vti_repx	0	SERA16N	16	A		SER	ASN	-0.291668
USER	5vti_repx	0	SERA16P	16	A		SER	PRO	3.95602
USER	5vti_repx	0	SERA16Q	16	A		SER	GLN	-0.425418
USER	5vti_repx	0	SERA16R	16	A		SER	ARG	-0.367817
USER	5vti_repx	0	SERA16T	16	A		SER	THR	0.870568
USER	5vti_repx	0	SERA16V	16	A		SER	VAL	-0.159132
USER	5vti_repx	0	SERA16W	16	A		SER	TRP	-1.17894
USER	5vti_repx	0	SERA16Y	16	A		SER	TYR	-1.15106
USER	5vti_repx	0	GLYA18A	18	A		GLY	ALA	0.0194884
USER	5vti_repx	0	GLYA18C	18	A		GLY	CYS	-0.0442239
USER	5vti_repx	0	GLYA18D	18	A		GLY	ASP	-0.0647094
USER	5vti_repx	0	GLYA18E	18	A		GLY	GLU	-0.117373
USER	5vti_repx	0	GLYA18F	18	A		GLY	PHE	-0.39798
USER	5vti_repx	0	GLYA18H	18	A		GLY	HIS	0.0169345
USER	5vti_repx	0	GLYA18I	18	A		GLY	ILE	-0.0983653
USER	5vti_repx	0	GLYA18K	18	A		GLY	LYS	-0.075832
USER	5vti_repx	0	GLYA18L	18	A		GLY	LEU	-0.130351
USER	5vti_repx	0	GLYA18M	18	A		GLY	MET	-0.245117
USER	5vti_repx	0	GLYA18N	18	A		GLY	ASN	-0.062558
USER	5vti_repx	0	GLYA18P	18	A		GLY	PRO	-0.605576
USER	5vti_repx	0	GLYA18Q	18	A		GLY	GLN	-0.0318824
USER	5vti_repx	0	GLYA18R	18	A		GLY	ARG	-0.065841
USER	5vti_repx	0	GLYA18S	18	A		GLY	SER	0.0834094
USER	5vti_repx	0	GLYA18T	18	A		GLY	THR	0.0353934
USER	5vti_repx	0	GLYA18V	18	A		GLY	VAL	0.00316429
USER	5vti_repx	0	GLYA18W	18	A		GLY	TRP	-0.302622
USER	5vti_repx	0	GLYA18Y	18	A		GLY	TYR	-0.31929
USER	5vti_repx	0	ARGA19A	19	A		ARG	ALA	0.430642
USER	5vti_repx	0	ARGA19C	19	A		ARG	CYS	1.10557
USER	5vti_repx	0	ARGA19D	19	A		ARG	ASP	-0.783433
USER	5vti_repx	0	ARGA19E	19	A		ARG	GLU	0.095303
USER	5vti_repx	0	ARGA19F	19	A		ARG	PHE	0.342777
USER	5vti_repx	0	ARGA19G	19	A		ARG	GLY	-0.207493
USER	5vti_repx	0	ARGA19H	19	A		ARG	HIS	0.629793
USER	5vti_repx	0	ARGA19I	19	A		ARG	ILE	0.97399
USER	5vti_repx	0	ARGA19K	19	A		ARG	LYS	0.285489
USER	5vti_repx	0	ARGA19L	19	A		ARG	LEU	0.390134
USER	5vti_repx	0	ARGA19M	19	A		ARG	MET	0.0593761
USER	5vti_repx	0	ARGA19N	19	A		ARG	ASN	-0.1924
USER	5vti_repx	0	ARGA19P	19	A		ARG	PRO	3.16396
USER	5vti_repx	0	ARGA19Q	19	A		ARG	GLN	0.342263
USER	5vti_repx	0	ARGA19S	19	A		ARG	SER	0.449319
USER	5vti_repx	0	ARGA19T	19	A		ARG	THR	1.43368
USER	5vti_repx	0	ARGA19V	19	A		ARG	VAL	1.5025
USER	5vti_repx	0	ARGA19W	19	A		ARG	TRP	0.364414
USER	5vti_repx	0	ARGA19Y	19	A		ARG	TYR	0.398157
USER	5vti_repx	0	VALA20A	20	A		VAL	ALA	1.07093
USER	5vti_repx	0	VALA20C	20	A		VAL	CYS	1.13272
USER	5vti_repx	0	VALA20D	20	A		VAL	ASP	2.24606
USER	5vti_repx	0	VALA20E	20	A		VAL	GLU	0.787467
USER	5vti_repx	0	VALA20F	20	A		VAL	PHE	0.784335
USER	5vti_repx	0	VALA20G	20	A		VAL	GLY	1.78412
USER	5vti_repx	0	VALA20H	20	A		VAL	HIS	1.52263
USER	5vti_repx	0	VALA20I	20	A		VAL	ILE	0.459349
USER	5vti_repx	0	VALA20K	20	A		VAL	LYS	1.00274
USER	5vti_repx	0	VALA20L	20	A		VAL	LEU	0.593686
USER	5vti_repx	0	VALA20M	20	A		VAL	MET	0.915058
USER	5vti_repx	0	VALA20N	20	A		VAL	ASN	1.78993
USER	5vti_repx	0	VALA20P	20	A		VAL	PRO	1.61793
USER	5vti_repx	0	VALA20Q	20	A		VAL	GLN	0.922178
USER	5vti_repx	0	VALA20R	20	A		VAL	ARG	1.26187
USER	5vti_repx	0	VALA20S	20	A		VAL	SER	0.921669
USER	5vti_repx	0	VALA20T	20	A		VAL	THR	0.560225
USER	5vti_repx	0	VALA20W	20	A		VAL	TRP	1.34826
USER	5vti_repx	0	VALA20Y	20	A		VAL	TYR	0.81995
USER	5vti_repx	0	TYRA21A	21	A		TYR	ALA	2.30529
USER	5vti_repx	0	TYRA21C	21	A		TYR	CYS	2.70663
USER	5vti_repx	0	TYRA21D	21	A		TYR	ASP	4.20544
USER	5vti_repx	0	TYRA21E	21	A		TYR	GLU	2.90887
USER	5vti_repx	0	TYRA21F	21	A		TYR	PHE	0.844174
USER	5vti_repx	0	TYRA21G	21	A		TYR	GLY	2.9417
USER	5vti_repx	0	TYRA21H	21	A		TYR	HIS	3.40713
USER	5vti_repx	0	TYRA21I	21	A		TYR	ILE	2.44135
USER	5vti_repx	0	TYRA21K	21	A		TYR	LYS	2.2926
USER	5vti_repx	0	TYRA21L	21	A		TYR	LEU	1.98376
USER	5vti_repx	0	TYRA21M	21	A		TYR	MET	1.55379
USER	5vti_repx	0	TYRA21N	21	A		TYR	ASN	3.23031
USER	5vti_repx	0	TYRA21P	21	A		TYR	PRO	5.12245
USER	5vti_repx	0	TYRA21Q	21	A		TYR	GLN	2.877
USER	5vti_repx	0	TYRA21R	21	A		TYR	ARG	2.71999
USER	5vti_repx	0	TYRA21S	21	A		TYR	SER	2.50131
USER	5vti_repx	0	TYRA21T	21	A		TYR	THR	3.36132
USER	5vti_repx	0	TYRA21V	21	A		TYR	VAL	2.02678
USER	5vti_repx	0	TYRA21W	21	A		TYR	TRP	1.29532
USER	5vti_repx	0	TYRA22A	22	A		TYR	ALA	3.2066
USER	5vti_repx	0	TYRA22C	22	A		TYR	CYS	2.80206
USER	5vti_repx	0	TYRA22D	22	A		TYR	ASP	5.47403
USER	5vti_repx	0	TYRA22E	22	A		TYR	GLU	4.39542
USER	5vti_repx	0	TYRA22F	22	A		TYR	PHE	-0.434442
USER	5vti_repx	0	TYRA22G	22	A		TYR	GLY	5.12988
USER	5vti_repx	0	TYRA22H	22	A		TYR	HIS	2.7799
USER	5vti_repx	0	TYRA22I	22	A		TYR	ILE	1.08573
USER	5vti_repx	0	TYRA22K	22	A		TYR	LYS	3.6895
USER	5vti_repx	0	TYRA22L	22	A		TYR	LEU	0.190724
USER	5vti_repx	0	TYRA22M	22	A		TYR	MET	0.666337
USER	5vti_repx	0	TYRA22N	22	A		TYR	ASN	3.28582
USER	5vti_repx	0	TYRA22P	22	A		TYR	PRO	5.35647
USER	5vti_repx	0	TYRA22Q	22	A		TYR	GLN	3.80504
USER	5vti_repx	0	TYRA22R	22	A		TYR	ARG	3.87474
USER	5vti_repx	0	TYRA22S	22	A		TYR	SER	4.39179
USER	5vti_repx	0	TYRA22T	22	A		TYR	THR	3.3539
USER	5vti_repx	0	TYRA22V	22	A		TYR	VAL	1.53613
USER	5vti_repx	0	TYRA22W	22	A		TYR	TRP	-0.203437
USER	5vti_repx	0	PHEA23A	23	A		PHE	ALA	2.2577
USER	5vti_repx	0	PHEA23C	23	A		PHE	CYS	2.30041
USER	5vti_repx	0	PHEA23D	23	A		PHE	ASP	3.4386
USER	5vti_repx	0	PHEA23E	23	A		PHE	GLU	3.00279
USER	5vti_repx	0	PHEA23G	23	A		PHE	GLY	3.84416
USER	5vti_repx	0	PHEA23H	23	A		PHE	HIS	2.43206
USER	5vti_repx	0	PHEA23I	23	A		PHE	ILE	3.00645
USER	5vti_repx	0	PHEA23K	23	A		PHE	LYS	2.02255
USER	5vti_repx	0	PHEA23L	23	A		PHE	LEU	2.47448
USER	5vti_repx	0	PHEA23M	23	A		PHE	MET	0.800987
USER	5vti_repx	0	PHEA23N	23	A		PHE	ASN	3.48981
USER	5vti_repx	0	PHEA23P	23	A		PHE	PRO	5.49027
USER	5vti_repx	0	PHEA23Q	23	A		PHE	GLN	2.22629
USER	5vti_repx	0	PHEA23R	23	A		PHE	ARG	3.3008
USER	5vti_repx	0	PHEA23S	23	A		PHE	SER	3.65729
USER	5vti_repx	0	PHEA23T	23	A		PHE	THR	3.33457
USER	5vti_repx	0	PHEA23V	23	A		PHE	VAL	2.21167
USER	5vti_repx	0	PHEA23W	23	A		PHE	TRP	2.87999
USER	5vti_repx	0	PHEA23Y	23	A		PHE	TYR	0.534342
USER	5vti_repx	0	ASNA24A	24	A		ASN	ALA	0.884381
USER	5vti_repx	0	ASNA24C	24	A		ASN	CYS	0.548988
USER	5vti_repx	0	ASNA24D	24	A		ASN	ASP	0.88936
USER	5vti_repx	0	ASNA24E	24	A		ASN	GLU	0.538523
USER	5vti_repx	0	ASNA24F	24	A		ASN	PHE	5.47396
USER	5vti_repx	0	ASNA24G	24	A		ASN	GLY	2.47961
USER	5vti_repx	0	ASNA24H	24	A		ASN	HIS	5.32443
USER	5vti_repx	0	ASNA24I	24	A		ASN	ILE	1.89044
USER	5vti_repx	0	ASNA24K	24	A		ASN	LYS	0.394644
USER	5vti_repx	0	ASNA24L	24	A		ASN	LEU	0.30233
USER	5vti_repx	0	ASNA24M	24	A		ASN	MET	-1.2557
USER	5vti_repx	0	ASNA24P	24	A		ASN	PRO	3.47467
USER	5vti_repx	0	ASNA24Q	24	A		ASN	GLN	-0.0502801
USER	5vti_repx	0	ASNA24R	24	A		ASN	ARG	0.683732
USER	5vti_repx	0	ASNA24S	24	A		ASN	SER	1.72966
USER	5vti_repx	0	ASNA24T	24	A		ASN	THR	0.866706
USER	5vti_repx	0	ASNA24V	24	A		ASN	VAL	-0.240659
USER	5vti_repx	0	ASNA24W	24	A		ASN	TRP	4.46234
USER	5vti_repx	0	ASNA24Y	24	A		ASN	TYR	6.83721
USER	5vti_repx	0	HISA25A	25	A		HIS	ALA	0.555043
USER	5vti_repx	0	HISA25C	25	A		HIS	CYS	0.942707
USER	5vti_repx	0	HISA25D	25	A		HIS	ASP	0.585591
USER	5vti_repx	0	HISA25E	25	A		HIS	GLU	0.153637
USER	5vti_repx	0	HISA25F	25	A		HIS	PHE	0.508812
USER	5vti_repx	0	HISA25G	25	A		HIS	GLY	1.28114
USER	5vti_repx	0	HISA25I	25	A		HIS	ILE	-0.189317
USER	5vti_repx	0	HISA25K	25	A		HIS	LYS	0.17537
USER	5vti_repx	0	HISA25L	25	A		HIS	LEU	-0.0361495
USER	5vti_repx	0	HISA25M	25	A		HIS	MET	-0.00959502
USER	5vti_repx	0	HISA25N	25	A		HIS	ASN	0.998923
USER	5vti_repx	0	HISA25P	25	A		HIS	PRO	1.58185
USER	5vti_repx	0	HISA25Q	25	A		HIS	GLN	0.519251
USER	5vti_repx	0	HISA25R	25	A		HIS	ARG	0.454706
USER	5vti_repx	0	HISA25S	25	A		HIS	SER	0.744211
USER	5vti_repx	0	HISA25T	25	A		HIS	THR	1.16625
USER	5vti_repx	0	HISA25V	25	A		HIS	VAL	0.513128
USER	5vti_repx	0	HISA25W	25	A		HIS	TRP	-0.255316
USER	5vti_repx	0	HISA25Y	25	A		HIS	TYR	-2.04715
USER	5vti_repx	0	ILEA26A	26	A		ILE	ALA	0.517892
USER	5vti_repx	0	ILEA26C	26	A		ILE	CYS	0.808369
USER	5vti_repx	0	ILEA26D	26	A		ILE	ASP	0.760768
USER	5vti_repx	0	ILEA26E	26	A		ILE	GLU	0.293934
USER	5vti_repx	0	ILEA26F	26	A		ILE	PHE	0.00677272
USER	5vti_repx	0	ILEA26G	26	A		ILE	GLY	1.20808
USER	5vti_repx	0	ILEA26H	26	A		ILE	HIS	0.862885
USER	5vti_repx	0	ILEA26K	26	A		ILE	LYS	0.0661363
USER	5vti_repx	0	ILEA26L	26	A		ILE	LEU	-0.307048
USER	5vti_repx	0	ILEA26M	26	A		ILE	MET	-0.447829
USER	5vti_repx	0	ILEA26N	26	A		ILE	ASN	0.877285
USER	5vti_repx	0	ILEA26P	26	A		ILE	PRO	0.604115
USER	5vti_repx	0	ILEA26Q	26	A		ILE	GLN	0.409161
USER	5vti_repx	0	ILEA26R	26	A		ILE	ARG	-0.125309
USER	5vti_repx	0	ILEA26S	26	A		ILE	SER	0.993193
USER	5vti_repx	0	ILEA26T	26	A		ILE	THR	1.07273
USER	5vti_repx	0	ILEA26V	26	A		ILE	VAL	0.523887
USER	5vti_repx	0	ILEA26W	26	A		ILE	TRP	0.169567
USER	5vti_repx	0	ILEA26Y	26	A		ILE	TYR	0.0410173
USER	5vti_repx	0	THRA27A	27	A		THR	ALA	0.299723
USER	5vti_repx	0	THRA27C	27	A		THR	CYS	0.553439
USER	5vti_repx	0	THRA27D	27	A		THR	ASP	0.166612
USER	5vti_repx	0	THRA27E	27	A		THR	GLU	-0.014607
USER	5vti_repx	0	THRA27F	27	A		THR	PHE	-0.650888
USER	5vti_repx	0	THRA27G	27	A		THR	GLY	0.797344
USER	5vti_repx	0	THRA27H	27	A		THR	HIS	-0.110844
USER	5vti_repx	0	THRA27I	27	A		THR	ILE	0.548854
USER	5vti_repx	0	THRA27K	27	A		THR	LYS	-0.254784
USER	5vti_repx	0	THRA27L	27	A		THR	LEU	-0.633486
USER	5vti_repx	0	THRA27M	27	A		THR	MET	-0.542901
USER	5vti_repx	0	THRA27N	27	A		THR	ASN	-0.45988
USER	5vti_repx	0	THRA27P	27	A		THR	PRO	1.25483
USER	5vti_repx	0	THRA27Q	27	A		THR	GLN	0.191688
USER	5vti_repx	0	THRA27R	27	A		THR	ARG	-0.328452
USER	5vti_repx	0	THRA27S	27	A		THR	SER	-0.0318022
USER	5vti_repx	0	THRA27V	27	A		THR	VAL	0.851237
USER	5vti_repx	0	THRA27W	27	A		THR	TRP	-0.187626
USER	5vti_repx	0	THRA27Y	27	A		THR	TYR	-0.572895
USER	5vti_repx	0	ASNA28A	28	A		ASN	ALA	1.31266
USER	5vti_repx	0	ASNA28C	28	A		ASN	CYS	0.879468
USER	5vti_repx	0	ASNA28D	28	A		ASN	ASP	0.181489
USER	5vti_repx	0	ASNA28E	28	A		ASN	GLU	0.128563
USER	5vti_repx	0	ASNA28F	28	A		ASN	PHE	0.149781
USER	5vti_repx	0	ASNA28G	28	A		ASN	GLY	-0.218751
USER	5vti_repx	0	ASNA28H	28	A		ASN	HIS	0.582414
USER	5vti_repx	0	ASNA28I	28	A		ASN	ILE	1.75183
USER	5vti_repx	0	ASNA28K	28	A		ASN	LYS	-0.282435
USER	5vti_repx	0	ASNA28L	28	A		ASN	LEU	0.196838
USER	5vti_repx	0	ASNA28M	28	A		ASN	MET	0.131816
USER	5vti_repx	0	ASNA28P	28	A		ASN	PRO	4.93799
USER	5vti_repx	0	ASNA28Q	28	A		ASN	GLN	0.92466
USER	5vti_repx	0	ASNA28R	28	A		ASN	ARG	0.108939
USER	5vti_repx	0	ASNA28S	28	A		ASN	SER	0.318455
USER	5vti_repx	0	ASNA28T	28	A		ASN	THR	1.54223
USER	5vti_repx	0	ASNA28V	28	A		ASN	VAL	1.875
USER	5vti_repx	0	ASNA28W	28	A		ASN	TRP	0.624297
USER	5vti_repx	0	ASNA28Y	28	A		ASN	TYR	0.0279023
USER	5vti_repx	0	ALAA29C	29	A		ALA	CYS	0.361226
USER	5vti_repx	0	ALAA29D	29	A		ALA	ASP	0.106369
USER	5vti_repx	0	ALAA29E	29	A		ALA	GLU	-0.0027698
USER	5vti_repx	0	ALAA29F	29	A		ALA	PHE	-0.202944
USER	5vti_repx	0	ALAA29G	29	A		ALA	GLY	0.699792
USER	5vti_repx	0	ALAA29H	29	A		ALA	HIS	0.471394
USER	5vti_repx	0	ALAA29I	29	A		ALA	ILE	0.137259
USER	5vti_repx	0	ALAA29K	29	A		ALA	LYS	-0.541529
USER	5vti_repx	0	ALAA29L	29	A		ALA	LEU	-0.473747
USER	5vti_repx	0	ALAA29M	29	A		ALA	MET	-0.439599
USER	5vti_repx	0	ALAA29N	29	A		ALA	ASN	0.23933
USER	5vti_repx	0	ALAA29P	29	A		ALA	PRO	4.78222
USER	5vti_repx	0	ALAA29Q	29	A		ALA	GLN	-0.210709
USER	5vti_repx	0	ALAA29R	29	A		ALA	ARG	-0.548823
USER	5vti_repx	0	ALAA29S	29	A		ALA	SER	0.201576
USER	5vti_repx	0	ALAA29T	29	A		ALA	THR	0.518906
USER	5vti_repx	0	ALAA29V	29	A		ALA	VAL	0.543003
USER	5vti_repx	0	ALAA29W	29	A		ALA	TRP	0.109737
USER	5vti_repx	0	ALAA29Y	29	A		ALA	TYR	-0.151337
USER	5vti_repx	0	SERA30A	30	A		SER	ALA	-0.387124
USER	5vti_repx	0	SERA30C	30	A		SER	CYS	-0.350095
USER	5vti_repx	0	SERA30D	30	A		SER	ASP	-0.127759
USER	5vti_repx	0	SERA30E	30	A		SER	GLU	-0.76549
USER	5vti_repx	0	SERA30F	30	A		SER	PHE	-0.575944
USER	5vti_repx	0	SERA30G	30	A		SER	GLY	0.162612
USER	5vti_repx	0	SERA30H	30	A		SER	HIS	-0.271893
USER	5vti_repx	0	SERA30I	30	A		SER	ILE	-1.09697
USER	5vti_repx	0	SERA30K	30	A		SER	LYS	-0.846716
USER	5vti_repx	0	SERA30L	30	A		SER	LEU	-0.673018
USER	5vti_repx	0	SERA30M	30	A		SER	MET	-1.35089
USER	5vti_repx	0	SERA30N	30	A		SER	ASN	-0.237045
USER	5vti_repx	0	SERA30P	30	A		SER	PRO	0.891896
USER	5vti_repx	0	SERA30Q	30	A		SER	GLN	-1.2191
USER	5vti_repx	0	SERA30R	30	A		SER	ARG	-0.749044
USER	5vti_repx	0	SERA30T	30	A		SER	THR	-0.710181
USER	5vti_repx	0	SERA30V	30	A		SER	VAL	-0.815185
USER	5vti_repx	0	SERA30W	30	A		SER	TRP	-1.11455
USER	5vti_repx	0	SERA30Y	30	A		SER	TYR	-0.555192
USER	5vti_repx	0	GLNA31A	31	A		GLN	ALA	1.14166
USER	5vti_repx	0	GLNA31C	31	A		GLN	CYS	0.447305
USER	5vti_repx	0	GLNA31D	31	A		GLN	ASP	1.17878
USER	5vti_repx	0	GLNA31E	31	A		GLN	GLU	1.3736
USER	5vti_repx	0	GLNA31F	31	A		GLN	PHE	1.62073
USER	5vti_repx	0	GLNA31G	31	A		GLN	GLY	1.07029
USER	5vti_repx	0	GLNA31H	31	A		GLN	HIS	1.80505
USER	5vti_repx	0	GLNA31I	31	A		GLN	ILE	0.311147
USER	5vti_repx	0	GLNA31K	31	A		GLN	LYS	0.151874
USER	5vti_repx	0	GLNA31L	31	A		GLN	LEU	1.29042
USER	5vti_repx	0	GLNA31M	31	A		GLN	MET	-0.344579
USER	5vti_repx	0	GLNA31N	31	A		GLN	ASN	1.50734
USER	5vti_repx	0	GLNA31P	31	A		GLN	PRO	5.74872
USER	5vti_repx	0	GLNA31R	31	A		GLN	ARG	0.39067
USER	5vti_repx	0	GLNA31S	31	A		GLN	SER	0.94287
USER	5vti_repx	0	GLNA31T	31	A		GLN	THR	0.634113
USER	5vti_repx	0	GLNA31V	31	A		GLN	VAL	0.457514
USER	5vti_repx	0	GLNA31W	31	A		GLN	TRP	2.01641
USER	5vti_repx	0	GLNA31Y	31	A		GLN	TYR	1.67842
USER	5vti_repx	0	TRPA32A	32	A		TRP	ALA	0.326729
USER	5vti_repx	0	TRPA32C	32	A		TRP	CYS	0.51927
USER	5vti_repx	0	TRPA32D	32	A		TRP	ASP	0.273904
USER	5vti_repx	0	TRPA32E	32	A		TRP	GLU	0.210763
USER	5vti_repx	0	TRPA32F	32	A		TRP	PHE	0.491724
USER	5vti_repx	0	TRPA32G	32	A		TRP	GLY	0.687778
USER	5vti_repx	0	TRPA32H	32	A		TRP	HIS	0.626536
USER	5vti_repx	0	TRPA32I	32	A		TRP	ILE	0.60487
USER	5vti_repx	0	TRPA32K	32	A		TRP	LYS	0.292375
USER	5vti_repx	0	TRPA32L	32	A		TRP	LEU	0.135963
USER	5vti_repx	0	TRPA32M	32	A		TRP	MET	-0.0677443
USER	5vti_repx	0	TRPA32N	32	A		TRP	ASN	0.59525
USER	5vti_repx	0	TRPA32P	32	A		TRP	PRO	0.101323
USER	5vti_repx	0	TRPA32Q	32	A		TRP	GLN	0.41636
USER	5vti_repx	0	TRPA32R	32	A		TRP	ARG	0.450214
USER	5vti_repx	0	TRPA32S	32	A		TRP	SER	0.464788
USER	5vti_repx	0	TRPA32T	32	A		TRP	THR	0.475248
USER	5vti_repx	0	TRPA32V	32	A		TRP	VAL	0.567865
USER	5vti_repx	0	TRPA32Y	32	A		TRP	TYR	0.564456
USER	5vti_repx	0	GLUA33A	33	A		GLU	ALA	0.431947
USER	5vti_repx	0	GLUA33C	33	A		GLU	CYS	0.663858
USER	5vti_repx	0	GLUA33D	33	A		GLU	ASP	0.164397
USER	5vti_repx	0	GLUA33F	33	A		GLU	PHE	0.652286
USER	5vti_repx	0	GLUA33G	33	A		GLU	GLY	0.532441
USER	5vti_repx	0	GLUA33H	33	A		GLU	HIS	0.856658
USER	5vti_repx	0	GLUA33I	33	A		GLU	ILE	0.601063
USER	5vti_repx	0	GLUA33K	33	A		GLU	LYS	0.556192
USER	5vti_repx	0	GLUA33L	33	A		GLU	LEU	0.308692
USER	5vti_repx	0	GLUA33M	33	A		GLU	MET	0.644338
USER	5vti_repx	0	GLUA33N	33	A		GLU	ASN	0.713551
USER	5vti_repx	0	GLUA33P	33	A		GLU	PRO	0.128249
USER	5vti_repx	0	GLUA33Q	33	A		GLU	GLN	0.160916
USER	5vti_repx	0	GLUA33R	33	A		GLU	ARG	-1.31545
USER	5vti_repx	0	GLUA33S	33	A		GLU	SER	0.309459
USER	5vti_repx	0	GLUA33T	33	A		GLU	THR	0.771113
USER	5vti_repx	0	GLUA33V	33	A		GLU	VAL	0.85062
USER	5vti_repx	0	GLUA33W	33	A		GLU	TRP	0.770786
USER	5vti_repx	0	GLUA33Y	33	A		GLU	TYR	0.644864
USER	5vti_repx	0	ARGA34A	34	A		ARG	ALA	0.718653
USER	5vti_repx	0	ARGA34C	34	A		ARG	CYS	0.415707
USER	5vti_repx	0	ARGA34D	34	A		ARG	ASP	1.08371
USER	5vti_repx	0	ARGA34E	34	A		ARG	GLU	-0.373534
USER	5vti_repx	0	ARGA34F	34	A		ARG	PHE	0.873911
USER	5vti_repx	0	ARGA34G	34	A		ARG	GLY	1.32528
USER	5vti_repx	0	ARGA34H	34	A		ARG	HIS	0.74673
USER	5vti_repx	0	ARGA34I	34	A		ARG	ILE	-0.0488135
USER	5vti_repx	0	ARGA34K	34	A		ARG	LYS	-0.0646226
USER	5vti_repx	0	ARGA34L	34	A		ARG	LEU	0.191322
USER	5vti_repx	0	ARGA34M	34	A		ARG	MET	-0.433969
USER	5vti_repx	0	ARGA34N	34	A		ARG	ASN	1.18942
USER	5vti_repx	0	ARGA34P	34	A		ARG	PRO	-0.68646
USER	5vti_repx	0	ARGA34Q	34	A		ARG	GLN	0.0601549
USER	5vti_repx	0	ARGA34S	34	A		ARG	SER	1.09332
USER	5vti_repx	0	ARGA34T	34	A		ARG	THR	0.733394
USER	5vti_repx	0	ARGA34V	34	A		ARG	VAL	0.481698
USER	5vti_repx	0	ARGA34W	34	A		ARG	TRP	0.874128
USER	5vti_repx	0	ARGA34Y	34	A		ARG	TYR	0.832403
USER	5vti_repx	0	PROA35A	35	A		PRO	ALA	2.64659
USER	5vti_repx	0	PROA35C	35	A		PRO	CYS	3.26948
USER	5vti_repx	0	PROA35D	35	A		PRO	ASP	4.09047
USER	5vti_repx	0	PROA35E	35	A		PRO	GLU	2.89315
USER	5vti_repx	0	PROA35F	35	A		PRO	PHE	2.44349
USER	5vti_repx	0	PROA35G	35	A		PRO	GLY	3.75672
USER	5vti_repx	0	PROA35H	35	A		PRO	HIS	3.41461
USER	5vti_repx	0	PROA35I	35	A		PRO	ILE	2.53211
USER	5vti_repx	0	PROA35K	35	A		PRO	LYS	2.39658
USER	5vti_repx	0	PROA35L	35	A		PRO	LEU	2.47208
USER	5vti_repx	0	PROA35M	35	A		PRO	MET	2.42989
USER	5vti_repx	0	PROA35N	35	A		PRO	ASN	3.72876
USER	5vti_repx	0	PROA35Q	35	A		PRO	GLN	3.26456
USER	5vti_repx	0	PROA35R	35	A		PRO	ARG	2.84193
USER	5vti_repx	0	PROA35S	35	A		PRO	SER	3.8353
USER	5vti_repx	0	PROA35T	35	A		PRO	THR	3.56786
USER	5vti_repx	0	PROA35V	35	A		PRO	VAL	2.41977
USER	5vti_repx	0	PROA35W	35	A		PRO	TRP	3.74196
USER	5vti_repx	0	PROA35Y	35	A		PRO	TYR	1.45868
USER	5vti_repx	0	SERA36A	36	A		SER	ALA	-0.343018
USER	5vti_repx	0	SERA36C	36	A		SER	CYS	-0.0288688
USER	5vti_repx	0	SERA36D	36	A		SER	ASP	0.0970987
USER	5vti_repx	0	SERA36E	36	A		SER	GLU	-0.0231206
USER	5vti_repx	0	SERA36F	36	A		SER	PHE	-0.112767
USER	5vti_repx	0	SERA36G	36	A		SER	GLY	-0.324185
USER	5vti_repx	0	SERA36H	36	A		SER	HIS	0.0219186
USER	5vti_repx	0	SERA36I	36	A		SER	ILE	0.562409
USER	5vti_repx	0	SERA36K	36	A		SER	LYS	-0.0187883
USER	5vti_repx	0	SERA36L	36	A		SER	LEU	0.228545
USER	5vti_repx	0	SERA36M	36	A		SER	MET	0.00205339
USER	5vti_repx	0	SERA36N	36	A		SER	ASN	0.135894
USER	5vti_repx	0	SERA36P	36	A		SER	PRO	-0.357769
USER	5vti_repx	0	SERA36Q	36	A		SER	GLN	-0.018055
USER	5vti_repx	0	SERA36R	36	A		SER	ARG	0.035595
USER	5vti_repx	0	SERA36T	36	A		SER	THR	0.142319
USER	5vti_repx	0	SERA36V	36	A		SER	VAL	0.451495
USER	5vti_repx	0	SERA36W	36	A		SER	TRP	-0.285791
USER	5vti_repx	0	SERA36Y	36	A		SER	TYR	-0.0856046
