## Supplementary material for "Validating folding energy estimates as a method for variant interpretation": pin1_5vtj_ddg_background.csv

source	pdb	score	pdb_mut	pdb_rid	pdb_chain	gene_no	mut_from	mut_to	ddg
USER	5vtj_repx	0	LYSA6A	6	A		LYS	ALA	0.15903
USER	5vtj_repx	0	LYSA6C	6	A		LYS	CYS	0.144125
USER	5vtj_repx	0	LYSA6D	6	A		LYS	ASP	-0.496381
USER	5vtj_repx	0	LYSA6E	6	A		LYS	GLU	-0.374477
USER	5vtj_repx	0	LYSA6F	6	A		LYS	PHE	0.209899
USER	5vtj_repx	0	LYSA6G	6	A		LYS	GLY	0.155623
USER	5vtj_repx	0	LYSA6H	6	A		LYS	HIS	-0.0682685
USER	5vtj_repx	0	LYSA6I	6	A		LYS	ILE	0.036113
USER	5vtj_repx	0	LYSA6L	6	A		LYS	LEU	0.268034
USER	5vtj_repx	0	LYSA6M	6	A		LYS	MET	-0.118494
USER	5vtj_repx	0	LYSA6N	6	A		LYS	ASN	-0.0895825
USER	5vtj_repx	0	LYSA6P	6	A		LYS	PRO	0.198087
USER	5vtj_repx	0	LYSA6Q	6	A		LYS	GLN	-0.159931
USER	5vtj_repx	0	LYSA6R	6	A		LYS	ARG	-0.748357
USER	5vtj_repx	0	LYSA6S	6	A		LYS	SER	-0.147934
USER	5vtj_repx	0	LYSA6T	6	A		LYS	THR	0.0324772
USER	5vtj_repx	0	LYSA6V	6	A		LYS	VAL	0.194552
USER	5vtj_repx	0	LYSA6W	6	A		LYS	TRP	-0.247916
USER	5vtj_repx	0	LYSA6Y	6	A		LYS	TYR	0.275194
USER	5vtj_repx	0	LEUA7A	7	A		LEU	ALA	2.39993
USER	5vtj_repx	0	LEUA7C	7	A		LEU	CYS	2.16755
USER	5vtj_repx	0	LEUA7D	7	A		LEU	ASP	3.01546
USER	5vtj_repx	0	LEUA7E	7	A		LEU	GLU	1.84051
USER	5vtj_repx	0	LEUA7F	7	A		LEU	PHE	1.46285
USER	5vtj_repx	0	LEUA7G	7	A		LEU	GLY	3.25805
USER	5vtj_repx	0	LEUA7H	7	A		LEU	HIS	2.43494
USER	5vtj_repx	0	LEUA7I	7	A		LEU	ILE	1.93836
USER	5vtj_repx	0	LEUA7K	7	A		LEU	LYS	1.71253
USER	5vtj_repx	0	LEUA7M	7	A		LEU	MET	0.430069
USER	5vtj_repx	0	LEUA7N	7	A		LEU	ASN	2.41523
USER	5vtj_repx	0	LEUA7P	7	A		LEU	PRO	2.02862
USER	5vtj_repx	0	LEUA7Q	7	A		LEU	GLN	2.00116
USER	5vtj_repx	0	LEUA7R	7	A		LEU	ARG	1.66592
USER	5vtj_repx	0	LEUA7S	7	A		LEU	SER	2.75164
USER	5vtj_repx	0	LEUA7T	7	A		LEU	THR	2.47271
USER	5vtj_repx	0	LEUA7V	7	A		LEU	VAL	2.2272
USER	5vtj_repx	0	LEUA7W	7	A		LEU	TRP	2.01468
USER	5vtj_repx	0	LEUA7Y	7	A		LEU	TYR	1.58153
USER	5vtj_repx	0	PROA8A	8	A		PRO	ALA	2.33511
USER	5vtj_repx	0	PROA8C	8	A		PRO	CYS	2.91008
USER	5vtj_repx	0	PROA8D	8	A		PRO	ASP	2.66052
USER	5vtj_repx	0	PROA8E	8	A		PRO	GLU	2.73999
USER	5vtj_repx	0	PROA8F	8	A		PRO	PHE	2.34057
USER	5vtj_repx	0	PROA8G	8	A		PRO	GLY	2.50009
USER	5vtj_repx	0	PROA8H	8	A		PRO	HIS	3.17379
USER	5vtj_repx	0	PROA8I	8	A		PRO	ILE	5.1348
USER	5vtj_repx	0	PROA8K	8	A		PRO	LYS	2.44632
USER	5vtj_repx	0	PROA8L	8	A		PRO	LEU	2.87228
USER	5vtj_repx	0	PROA8M	8	A		PRO	MET	2.85439
USER	5vtj_repx	0	PROA8N	8	A		PRO	ASN	2.81271
USER	5vtj_repx	0	PROA8Q	8	A		PRO	GLN	2.79241
USER	5vtj_repx	0	PROA8R	8	A		PRO	ARG	2.58794
USER	5vtj_repx	0	PROA8S	8	A		PRO	SER	2.35041
USER	5vtj_repx	0	PROA8T	8	A		PRO	THR	4.06292
USER	5vtj_repx	0	PROA8V	8	A		PRO	VAL	3.58194
USER	5vtj_repx	0	PROA8W	8	A		PRO	TRP	3.75861
USER	5vtj_repx	0	PROA8Y	8	A		PRO	TYR	3.90451
USER	5vtj_repx	0	PROA9A	9	A		PRO	ALA	1.81621
USER	5vtj_repx	0	PROA9C	9	A		PRO	CYS	2.17556
USER	5vtj_repx	0	PROA9D	9	A		PRO	ASP	1.87509
USER	5vtj_repx	0	PROA9E	9	A		PRO	GLU	1.1844
USER	5vtj_repx	0	PROA9F	9	A		PRO	PHE	1.28121
USER	5vtj_repx	0	PROA9G	9	A		PRO	GLY	2.44408
USER	5vtj_repx	0	PROA9H	9	A		PRO	HIS	1.91573
USER	5vtj_repx	0	PROA9I	9	A		PRO	ILE	1.82853
USER	5vtj_repx	0	PROA9K	9	A		PRO	LYS	1.5963
USER	5vtj_repx	0	PROA9L	9	A		PRO	LEU	1.66395
USER	5vtj_repx	0	PROA9M	9	A		PRO	MET	1.64603
USER	5vtj_repx	0	PROA9N	9	A		PRO	ASN	2.11118
USER	5vtj_repx	0	PROA9Q	9	A		PRO	GLN	1.68356
USER	5vtj_repx	0	PROA9R	9	A		PRO	ARG	1.65072
USER	5vtj_repx	0	PROA9S	9	A		PRO	SER	1.97454
USER	5vtj_repx	0	PROA9T	9	A		PRO	THR	1.89833
USER	5vtj_repx	0	PROA9V	9	A		PRO	VAL	1.86613
USER	5vtj_repx	0	PROA9W	9	A		PRO	TRP	1.37406
USER	5vtj_repx	0	PROA9Y	9	A		PRO	TYR	1.39324
USER	5vtj_repx	0	GLYA10A	10	A		GLY	ALA	3.86488
USER	5vtj_repx	0	GLYA10C	10	A		GLY	CYS	6.65504
USER	5vtj_repx	0	GLYA10D	10	A		GLY	ASP	9.26272
USER	5vtj_repx	0	GLYA10E	10	A		GLY	GLU	7.89387
USER	5vtj_repx	0	GLYA10F	10	A		GLY	PHE	10.4258
USER	5vtj_repx	0	GLYA10H	10	A		GLY	HIS	9.7774
USER	5vtj_repx	0	GLYA10I	10	A		GLY	ILE	13.5421
USER	5vtj_repx	0	GLYA10K	10	A		GLY	LYS	8.26548
USER	5vtj_repx	0	GLYA10L	10	A		GLY	LEU	7.5443
USER	5vtj_repx	0	GLYA10M	10	A		GLY	MET	6.38807
USER	5vtj_repx	0	GLYA10N	10	A		GLY	ASN	8.45227
USER	5vtj_repx	0	GLYA10P	10	A		GLY	PRO	7.20747
USER	5vtj_repx	0	GLYA10Q	10	A		GLY	GLN	7.51602
USER	5vtj_repx	0	GLYA10R	10	A		GLY	ARG	7.80897
USER	5vtj_repx	0	GLYA10S	10	A		GLY	SER	8.67729
USER	5vtj_repx	0	GLYA10T	10	A		GLY	THR	10.8827
USER	5vtj_repx	0	GLYA10V	10	A		GLY	VAL	9.82196
USER	5vtj_repx	0	GLYA10W	10	A		GLY	TRP	11.4838
USER	5vtj_repx	0	GLYA10Y	10	A		GLY	TYR	10.9072
USER	5vtj_repx	0	TRPA11A	11	A		TRP	ALA	2.76795
USER	5vtj_repx	0	TRPA11C	11	A		TRP	CYS	2.86453
USER	5vtj_repx	0	TRPA11D	11	A		TRP	ASP	3.35252
USER	5vtj_repx	0	TRPA11E	11	A		TRP	GLU	3.2831
USER	5vtj_repx	0	TRPA11F	11	A		TRP	PHE	-0.804859
USER	5vtj_repx	0	TRPA11G	11	A		TRP	GLY	4.84239
USER	5vtj_repx	0	TRPA11H	11	A		TRP	HIS	2.56668
USER	5vtj_repx	0	TRPA11I	11	A		TRP	ILE	0.0874711
USER	5vtj_repx	0	TRPA11K	11	A		TRP	LYS	2.75459
USER	5vtj_repx	0	TRPA11L	11	A		TRP	LEU	1.72928
USER	5vtj_repx	0	TRPA11M	11	A		TRP	MET	0.682301
USER	5vtj_repx	0	TRPA11N	11	A		TRP	ASN	2.87406
USER	5vtj_repx	0	TRPA11P	11	A		TRP	PRO	6.598
USER	5vtj_repx	0	TRPA11Q	11	A		TRP	GLN	3.70946
USER	5vtj_repx	0	TRPA11R	11	A		TRP	ARG	3.06114
USER	5vtj_repx	0	TRPA11S	11	A		TRP	SER	4.34625
USER	5vtj_repx	0	TRPA11T	11	A		TRP	THR	2.5379
USER	5vtj_repx	0	TRPA11V	11	A		TRP	VAL	0.634675
USER	5vtj_repx	0	TRPA11Y	11	A		TRP	TYR	-0.367406
USER	5vtj_repx	0	GLUA12A	12	A		GLU	ALA	1.1573
USER	5vtj_repx	0	GLUA12C	12	A		GLU	CYS	0.844371
USER	5vtj_repx	0	GLUA12D	12	A		GLU	ASP	0.913085
USER	5vtj_repx	0	GLUA12F	12	A		GLU	PHE	0.47988
USER	5vtj_repx	0	GLUA12G	12	A		GLU	GLY	2.09147
USER	5vtj_repx	0	GLUA12H	12	A		GLU	HIS	0.878235
USER	5vtj_repx	0	GLUA12I	12	A		GLU	ILE	-0.430963
USER	5vtj_repx	0	GLUA12K	12	A		GLU	LYS	0.222428
USER	5vtj_repx	0	GLUA12L	12	A		GLU	LEU	0.541774
USER	5vtj_repx	0	GLUA12M	12	A		GLU	MET	0.550481
USER	5vtj_repx	0	GLUA12N	12	A		GLU	ASN	1.14544
USER	5vtj_repx	0	GLUA12P	12	A		GLU	PRO	5.49194
USER	5vtj_repx	0	GLUA12Q	12	A		GLU	GLN	0.244688
USER	5vtj_repx	0	GLUA12R	12	A		GLU	ARG	0.281361
USER	5vtj_repx	0	GLUA12S	12	A		GLU	SER	1.40018
USER	5vtj_repx	0	GLUA12T	12	A		GLU	THR	0.569563
USER	5vtj_repx	0	GLUA12V	12	A		GLU	VAL	0.0967003
USER	5vtj_repx	0	GLUA12W	12	A		GLU	TRP	1.0273
USER	5vtj_repx	0	GLUA12Y	12	A		GLU	TYR	0.609245
USER	5vtj_repx	0	LYSA13A	13	A		LYS	ALA	0.661709
USER	5vtj_repx	0	LYSA13C	13	A		LYS	CYS	0.548375
USER	5vtj_repx	0	LYSA13D	13	A		LYS	ASP	0.975741
USER	5vtj_repx	0	LYSA13E	13	A		LYS	GLU	-0.309979
USER	5vtj_repx	0	LYSA13F	13	A		LYS	PHE	0.653892
USER	5vtj_repx	0	LYSA13G	13	A		LYS	GLY	1.63603
USER	5vtj_repx	0	LYSA13H	13	A		LYS	HIS	0.896646
USER	5vtj_repx	0	LYSA13I	13	A		LYS	ILE	-0.0985747
USER	5vtj_repx	0	LYSA13L	13	A		LYS	LEU	-0.596363
USER	5vtj_repx	0	LYSA13M	13	A		LYS	MET	-0.49973
USER	5vtj_repx	0	LYSA13N	13	A		LYS	ASN	0.891113
USER	5vtj_repx	0	LYSA13P	13	A		LYS	PRO	-0.403047
USER	5vtj_repx	0	LYSA13Q	13	A		LYS	GLN	-0.046708
USER	5vtj_repx	0	LYSA13R	13	A		LYS	ARG	0.30294
USER	5vtj_repx	0	LYSA13S	13	A		LYS	SER	1.29491
USER	5vtj_repx	0	LYSA13T	13	A		LYS	THR	1.36674
USER	5vtj_repx	0	LYSA13V	13	A		LYS	VAL	0.544446
USER	5vtj_repx	0	LYSA13W	13	A		LYS	TRP	0.844424
USER	5vtj_repx	0	LYSA13Y	13	A		LYS	TYR	0.627432
USER	5vtj_repx	0	ARGA14A	14	A		ARG	ALA	1.83151
USER	5vtj_repx	0	ARGA14C	14	A		ARG	CYS	1.30079
USER	5vtj_repx	0	ARGA14D	14	A		ARG	ASP	1.37262
USER	5vtj_repx	0	ARGA14E	14	A		ARG	GLU	1.0288
USER	5vtj_repx	0	ARGA14F	14	A		ARG	PHE	0.0763702
USER	5vtj_repx	0	ARGA14G	14	A		ARG	GLY	2.51095
USER	5vtj_repx	0	ARGA14H	14	A		ARG	HIS	2.24032
USER	5vtj_repx	0	ARGA14I	14	A		ARG	ILE	0.43164
USER	5vtj_repx	0	ARGA14K	14	A		ARG	LYS	0.20465
USER	5vtj_repx	0	ARGA14L	14	A		ARG	LEU	-0.631876
USER	5vtj_repx	0	ARGA14M	14	A		ARG	MET	-0.0381279
USER	5vtj_repx	0	ARGA14N	14	A		ARG	ASN	1.93922
USER	5vtj_repx	0	ARGA14P	14	A		ARG	PRO	5.59318
USER	5vtj_repx	0	ARGA14Q	14	A		ARG	GLN	1.11993
USER	5vtj_repx	0	ARGA14S	14	A		ARG	SER	1.488
USER	5vtj_repx	0	ARGA14T	14	A		ARG	THR	1.71322
USER	5vtj_repx	0	ARGA14V	14	A		ARG	VAL	0.909972
USER	5vtj_repx	0	ARGA14W	14	A		ARG	TRP	1.96143
USER	5vtj_repx	0	ARGA14Y	14	A		ARG	TYR	-0.501842
USER	5vtj_repx	0	META15A	15	A		MET	ALA	1.28354
USER	5vtj_repx	0	META15C	15	A		MET	CYS	0.928595
USER	5vtj_repx	0	META15D	15	A		MET	ASP	1.69952
USER	5vtj_repx	0	META15E	15	A		MET	GLU	1.39224
USER	5vtj_repx	0	META15F	15	A		MET	PHE	0.874336
USER	5vtj_repx	0	META15G	15	A		MET	GLY	2.08149
USER	5vtj_repx	0	META15H	15	A		MET	HIS	0.932309
USER	5vtj_repx	0	META15I	15	A		MET	ILE	-0.25258
USER	5vtj_repx	0	META15K	15	A		MET	LYS	0.295857
USER	5vtj_repx	0	META15L	15	A		MET	LEU	-0.0590484
USER	5vtj_repx	0	META15N	15	A		MET	ASN	1.98167
USER	5vtj_repx	0	META15P	15	A		MET	PRO	2.26434
USER	5vtj_repx	0	META15Q	15	A		MET	GLN	0.627052
USER	5vtj_repx	0	META15R	15	A		MET	ARG	0.261818
USER	5vtj_repx	0	META15S	15	A		MET	SER	1.96754
USER	5vtj_repx	0	META15T	15	A		MET	THR	1.17435
USER	5vtj_repx	0	META15V	15	A		MET	VAL	0.0802204
USER	5vtj_repx	0	META15W	15	A		MET	TRP	2.36437
USER	5vtj_repx	0	META15Y	15	A		MET	TYR	4.53584
USER	5vtj_repx	0	SERA16A	16	A		SER	ALA	-0.374124
USER	5vtj_repx	0	SERA16C	16	A		SER	CYS	-0.264478
USER	5vtj_repx	0	SERA16D	16	A		SER	ASP	-1.14635
USER	5vtj_repx	0	SERA16E	16	A		SER	GLU	-1.53074
USER	5vtj_repx	0	SERA16F	16	A		SER	PHE	-1.38003
USER	5vtj_repx	0	SERA16G	16	A		SER	GLY	-0.434375
USER	5vtj_repx	0	SERA16H	16	A		SER	HIS	0.0657314
USER	5vtj_repx	0	SERA16I	16	A		SER	ILE	-1.4741
USER	5vtj_repx	0	SERA16K	16	A		SER	LYS	-1.32007
USER	5vtj_repx	0	SERA16L	16	A		SER	LEU	-1.59524
USER	5vtj_repx	0	SERA16M	16	A		SER	MET	-1.73875
USER	5vtj_repx	0	SERA16N	16	A		SER	ASN	-0.538296
USER	5vtj_repx	0	SERA16P	16	A		SER	PRO	0.28707
USER	5vtj_repx	0	SERA16Q	16	A		SER	GLN	-1.08281
USER	5vtj_repx	0	SERA16R	16	A		SER	ARG	-0.957342
USER	5vtj_repx	0	SERA16T	16	A		SER	THR	-0.0227119
USER	5vtj_repx	0	SERA16V	16	A		SER	VAL	-0.508643
USER	5vtj_repx	0	SERA16W	16	A		SER	TRP	-1.24653
USER	5vtj_repx	0	SERA16Y	16	A		SER	TYR	-1.14234
USER	5vtj_repx	0	ARGA17A	17	A		ARG	ALA	0.385602
USER	5vtj_repx	0	ARGA17C	17	A		ARG	CYS	0.305276
USER	5vtj_repx	0	ARGA17D	17	A		ARG	ASP	0.252451
USER	5vtj_repx	0	ARGA17E	17	A		ARG	GLU	0.15248
USER	5vtj_repx	0	ARGA17F	17	A		ARG	PHE	-0.259434
USER	5vtj_repx	0	ARGA17G	17	A		ARG	GLY	0.345383
USER	5vtj_repx	0	ARGA17H	17	A		ARG	HIS	0.164769
USER	5vtj_repx	0	ARGA17I	17	A		ARG	ILE	0.106572
USER	5vtj_repx	0	ARGA17K	17	A		ARG	LYS	-0.0932721
USER	5vtj_repx	0	ARGA17L	17	A		ARG	LEU	-0.131251
USER	5vtj_repx	0	ARGA17M	17	A		ARG	MET	-0.226994
USER	5vtj_repx	0	ARGA17N	17	A		ARG	ASN	0.265524
USER	5vtj_repx	0	ARGA17P	17	A		ARG	PRO	-0.056576
USER	5vtj_repx	0	ARGA17Q	17	A		ARG	GLN	0.227842
USER	5vtj_repx	0	ARGA17S	17	A		ARG	SER	0.449924
USER	5vtj_repx	0	ARGA17T	17	A		ARG	THR	0.312287
USER	5vtj_repx	0	ARGA17V	17	A		ARG	VAL	0.322974
USER	5vtj_repx	0	ARGA17W	17	A		ARG	TRP	-0.486303
USER	5vtj_repx	0	ARGA17Y	17	A		ARG	TYR	-0.231099
USER	5vtj_repx	0	SERA19A	19	A		SER	ALA	0.303249
USER	5vtj_repx	0	SERA19C	19	A		SER	CYS	-0.0830811
USER	5vtj_repx	0	SERA19D	19	A		SER	ASP	0.333457
USER	5vtj_repx	0	SERA19E	19	A		SER	GLU	0.246148
USER	5vtj_repx	0	SERA19F	19	A		SER	PHE	0.178514
USER	5vtj_repx	0	SERA19G	19	A		SER	GLY	0.30546
USER	5vtj_repx	0	SERA19H	19	A		SER	HIS	0.36781
USER	5vtj_repx	0	SERA19I	19	A		SER	ILE	-0.210174
USER	5vtj_repx	0	SERA19K	19	A		SER	LYS	0.280962
USER	5vtj_repx	0	SERA19L	19	A		SER	LEU	0.056052
USER	5vtj_repx	0	SERA19M	19	A		SER	MET	-0.850029
USER	5vtj_repx	0	SERA19N	19	A		SER	ASN	0.311032
USER	5vtj_repx	0	SERA19P	19	A		SER	PRO	0.457474
USER	5vtj_repx	0	SERA19Q	19	A		SER	GLN	0.282308
USER	5vtj_repx	0	SERA19R	19	A		SER	ARG	0.363024
USER	5vtj_repx	0	SERA19T	19	A		SER	THR	0.123891
USER	5vtj_repx	0	SERA19V	19	A		SER	VAL	0.21981
USER	5vtj_repx	0	SERA19W	19	A		SER	TRP	0.213999
USER	5vtj_repx	0	SERA19Y	19	A		SER	TYR	0.301911
USER	5vtj_repx	0	GLYA20A	20	A		GLY	ALA	2.68193
USER	5vtj_repx	0	GLYA20C	20	A		GLY	CYS	2.53428
USER	5vtj_repx	0	GLYA20D	20	A		GLY	ASP	2.51783
USER	5vtj_repx	0	GLYA20E	20	A		GLY	GLU	2.17879
USER	5vtj_repx	0	GLYA20F	20	A		GLY	PHE	2.02292
USER	5vtj_repx	0	GLYA20H	20	A		GLY	HIS	2.33542
USER	5vtj_repx	0	GLYA20I	20	A		GLY	ILE	3.63938
USER	5vtj_repx	0	GLYA20K	20	A		GLY	LYS	2.01248
USER	5vtj_repx	0	GLYA20L	20	A		GLY	LEU	1.85349
USER	5vtj_repx	0	GLYA20M	20	A		GLY	MET	1.8657
USER	5vtj_repx	0	GLYA20N	20	A		GLY	ASN	1.88907
USER	5vtj_repx	0	GLYA20P	20	A		GLY	PRO	6.96415
USER	5vtj_repx	0	GLYA20Q	20	A		GLY	GLN	2.41808
USER	5vtj_repx	0	GLYA20R	20	A		GLY	ARG	2.42837
USER	5vtj_repx	0	GLYA20S	20	A		GLY	SER	2.74622
USER	5vtj_repx	0	GLYA20T	20	A		GLY	THR	3.55111
USER	5vtj_repx	0	GLYA20V	20	A		GLY	VAL	3.5888
USER	5vtj_repx	0	GLYA20W	20	A		GLY	TRP	1.99312
USER	5vtj_repx	0	GLYA20Y	20	A		GLY	TYR	1.93349
USER	5vtj_repx	0	ARGA21A	21	A		ARG	ALA	0.335649
USER	5vtj_repx	0	ARGA21C	21	A		ARG	CYS	0.0256879
USER	5vtj_repx	0	ARGA21D	21	A		ARG	ASP	-0.434538
USER	5vtj_repx	0	ARGA21E	21	A		ARG	GLU	-0.366304
USER	5vtj_repx	0	ARGA21F	21	A		ARG	PHE	-0.298747
USER	5vtj_repx	0	ARGA21G	21	A		ARG	GLY	1.10787
USER	5vtj_repx	0	ARGA21H	21	A		ARG	HIS	0.358987
USER	5vtj_repx	0	ARGA21I	21	A		ARG	ILE	-0.175844
USER	5vtj_repx	0	ARGA21K	21	A		ARG	LYS	-0.267203
USER	5vtj_repx	0	ARGA21L	21	A		ARG	LEU	-0.500015
USER	5vtj_repx	0	ARGA21M	21	A		ARG	MET	-0.0583081
USER	5vtj_repx	0	ARGA21N	21	A		ARG	ASN	-0.0476595
USER	5vtj_repx	0	ARGA21P	21	A		ARG	PRO	2.83518
USER	5vtj_repx	0	ARGA21Q	21	A		ARG	GLN	-0.262635
USER	5vtj_repx	0	ARGA21S	21	A		ARG	SER	0.172943
USER	5vtj_repx	0	ARGA21T	21	A		ARG	THR	0.674001
USER	5vtj_repx	0	ARGA21V	21	A		ARG	VAL	0.468516
USER	5vtj_repx	0	ARGA21W	21	A		ARG	TRP	-0.500944
USER	5vtj_repx	0	ARGA21Y	21	A		ARG	TYR	-0.599431
USER	5vtj_repx	0	VALA22A	22	A		VAL	ALA	0.954437
USER	5vtj_repx	0	VALA22C	22	A		VAL	CYS	0.798031
USER	5vtj_repx	0	VALA22D	22	A		VAL	ASP	1.20715
USER	5vtj_repx	0	VALA22E	22	A		VAL	GLU	0.243827
USER	5vtj_repx	0	VALA22F	22	A		VAL	PHE	0.946519
USER	5vtj_repx	0	VALA22G	22	A		VAL	GLY	1.37434
USER	5vtj_repx	0	VALA22H	22	A		VAL	HIS	0.868351
USER	5vtj_repx	0	VALA22I	22	A		VAL	ILE	-0.293539
USER	5vtj_repx	0	VALA22K	22	A		VAL	LYS	0.713814
USER	5vtj_repx	0	VALA22L	22	A		VAL	LEU	-0.307548
USER	5vtj_repx	0	VALA22M	22	A		VAL	MET	-0.489361
USER	5vtj_repx	0	VALA22N	22	A		VAL	ASN	0.624681
USER	5vtj_repx	0	VALA22P	22	A		VAL	PRO	-0.488115
USER	5vtj_repx	0	VALA22Q	22	A		VAL	GLN	0.624311
USER	5vtj_repx	0	VALA22R	22	A		VAL	ARG	1.0019
USER	5vtj_repx	0	VALA22S	22	A		VAL	SER	1.07167
USER	5vtj_repx	0	VALA22T	22	A		VAL	THR	1.0032
USER	5vtj_repx	0	VALA22W	22	A		VAL	TRP	1.31941
USER	5vtj_repx	0	VALA22Y	22	A		VAL	TYR	0.910773
USER	5vtj_repx	0	TYRA23A	23	A		TYR	ALA	2.16995
USER	5vtj_repx	0	TYRA23C	23	A		TYR	CYS	2.18324
USER	5vtj_repx	0	TYRA23D	23	A		TYR	ASP	3.33053
USER	5vtj_repx	0	TYRA23E	23	A		TYR	GLU	2.64689
USER	5vtj_repx	0	TYRA23F	23	A		TYR	PHE	0.6848
USER	5vtj_repx	0	TYRA23G	23	A		TYR	GLY	2.82337
USER	5vtj_repx	0	TYRA23H	23	A		TYR	HIS	1.48241
USER	5vtj_repx	0	TYRA23I	23	A		TYR	ILE	3.97615
USER	5vtj_repx	0	TYRA23K	23	A		TYR	LYS	1.18837
USER	5vtj_repx	0	TYRA23L	23	A		TYR	LEU	1.30475
USER	5vtj_repx	0	TYRA23M	23	A		TYR	MET	1.05203
USER	5vtj_repx	0	TYRA23N	23	A		TYR	ASN	2.2408
USER	5vtj_repx	0	TYRA23P	23	A		TYR	PRO	4.24603
USER	5vtj_repx	0	TYRA23Q	23	A		TYR	GLN	1.88729
USER	5vtj_repx	0	TYRA23R	23	A		TYR	ARG	1.22912
USER	5vtj_repx	0	TYRA23S	23	A		TYR	SER	2.30572
USER	5vtj_repx	0	TYRA23T	23	A		TYR	THR	2.59383
USER	5vtj_repx	0	TYRA23V	23	A		TYR	VAL	4.05661
USER	5vtj_repx	0	TYRA23W	23	A		TYR	TRP	1.15738
USER	5vtj_repx	0	TYRA24A	24	A		TYR	ALA	3.3273
USER	5vtj_repx	0	TYRA24C	24	A		TYR	CYS	2.54107
USER	5vtj_repx	0	TYRA24D	24	A		TYR	ASP	5.71378
USER	5vtj_repx	0	TYRA24E	24	A		TYR	GLU	4.96507
USER	5vtj_repx	0	TYRA24F	24	A		TYR	PHE	-0.469497
USER	5vtj_repx	0	TYRA24G	24	A		TYR	GLY	4.88731
USER	5vtj_repx	0	TYRA24H	24	A		TYR	HIS	3.06568
USER	5vtj_repx	0	TYRA24I	24	A		TYR	ILE	0.340339
USER	5vtj_repx	0	TYRA24K	24	A		TYR	LYS	4.84086
USER	5vtj_repx	0	TYRA24L	24	A		TYR	LEU	1.16993
USER	5vtj_repx	0	TYRA24M	24	A		TYR	MET	0.706252
USER	5vtj_repx	0	TYRA24N	24	A		TYR	ASN	3.29315
USER	5vtj_repx	0	TYRA24P	24	A		TYR	PRO	6.31642
USER	5vtj_repx	0	TYRA24Q	24	A		TYR	GLN	4.32155
USER	5vtj_repx	0	TYRA24R	24	A		TYR	ARG	4.41195
USER	5vtj_repx	0	TYRA24S	24	A		TYR	SER	4.22361
USER	5vtj_repx	0	TYRA24T	24	A		TYR	THR	3.00048
USER	5vtj_repx	0	TYRA24V	24	A		TYR	VAL	1.25944
USER	5vtj_repx	0	TYRA24W	24	A		TYR	TRP	0.739338
USER	5vtj_repx	0	PHEA25A	25	A		PHE	ALA	2.35117
USER	5vtj_repx	0	PHEA25C	25	A		PHE	CYS	2.2339
USER	5vtj_repx	0	PHEA25D	25	A		PHE	ASP	3.03671
USER	5vtj_repx	0	PHEA25E	25	A		PHE	GLU	2.5505
USER	5vtj_repx	0	PHEA25G	25	A		PHE	GLY	3.67617
USER	5vtj_repx	0	PHEA25H	25	A		PHE	HIS	2.26204
USER	5vtj_repx	0	PHEA25I	25	A		PHE	ILE	0.744268
USER	5vtj_repx	0	PHEA25K	25	A		PHE	LYS	1.44778
USER	5vtj_repx	0	PHEA25L	25	A		PHE	LEU	0.706015
USER	5vtj_repx	0	PHEA25M	25	A		PHE	MET	0.827297
USER	5vtj_repx	0	PHEA25N	25	A		PHE	ASN	3.36595
USER	5vtj_repx	0	PHEA25P	25	A		PHE	PRO	3.75032
USER	5vtj_repx	0	PHEA25Q	25	A		PHE	GLN	2.06249
USER	5vtj_repx	0	PHEA25R	25	A		PHE	ARG	2.22921
USER	5vtj_repx	0	PHEA25S	25	A		PHE	SER	3.29121
USER	5vtj_repx	0	PHEA25T	25	A		PHE	THR	1.92145
USER	5vtj_repx	0	PHEA25V	25	A		PHE	VAL	0.89114
USER	5vtj_repx	0	PHEA25W	25	A		PHE	TRP	1.37035
USER	5vtj_repx	0	PHEA25Y	25	A		PHE	TYR	0.315217
USER	5vtj_repx	0	ASNA26A	26	A		ASN	ALA	0.536686
USER	5vtj_repx	0	ASNA26C	26	A		ASN	CYS	0.656196
USER	5vtj_repx	0	ASNA26D	26	A		ASN	ASP	-0.122384
USER	5vtj_repx	0	ASNA26E	26	A		ASN	GLU	0.841069
USER	5vtj_repx	0	ASNA26F	26	A		ASN	PHE	13.7118
USER	5vtj_repx	0	ASNA26G	26	A		ASN	GLY	2.31079
USER	5vtj_repx	0	ASNA26H	26	A		ASN	HIS	5.38701
USER	5vtj_repx	0	ASNA26I	26	A		ASN	ILE	2.54493
USER	5vtj_repx	0	ASNA26K	26	A		ASN	LYS	0.465221
USER	5vtj_repx	0	ASNA26L	26	A		ASN	LEU	0.65475
USER	5vtj_repx	0	ASNA26M	26	A		ASN	MET	-1.03289
USER	5vtj_repx	0	ASNA26P	26	A		ASN	PRO	5.65321
USER	5vtj_repx	0	ASNA26Q	26	A		ASN	GLN	-0.236176
USER	5vtj_repx	0	ASNA26R	26	A		ASN	ARG	-0.206646
USER	5vtj_repx	0	ASNA26S	26	A		ASN	SER	1.5458
USER	5vtj_repx	0	ASNA26T	26	A		ASN	THR	1.87988
USER	5vtj_repx	0	ASNA26V	26	A		ASN	VAL	3.08754
USER	5vtj_repx	0	ASNA26W	26	A		ASN	TRP	10.6451
USER	5vtj_repx	0	ASNA26Y	26	A		ASN	TYR	17.3057
USER	5vtj_repx	0	HISA27A	27	A		HIS	ALA	0.332324
USER	5vtj_repx	0	HISA27C	27	A		HIS	CYS	0.712357
USER	5vtj_repx	0	HISA27D	27	A		HIS	ASP	0.162112
USER	5vtj_repx	0	HISA27E	27	A		HIS	GLU	0.00471394
USER	5vtj_repx	0	HISA27F	27	A		HIS	PHE	-0.0582786
USER	5vtj_repx	0	HISA27G	27	A		HIS	GLY	0.989206
USER	5vtj_repx	0	HISA27I	27	A		HIS	ILE	-0.221189
USER	5vtj_repx	0	HISA27K	27	A		HIS	LYS	-0.0464711
USER	5vtj_repx	0	HISA27L	27	A		HIS	LEU	-0.558951
USER	5vtj_repx	0	HISA27M	27	A		HIS	MET	-0.559935
USER	5vtj_repx	0	HISA27N	27	A		HIS	ASN	0.72031
USER	5vtj_repx	0	HISA27P	27	A		HIS	PRO	0.364095
USER	5vtj_repx	0	HISA27Q	27	A		HIS	GLN	0.00710132
USER	5vtj_repx	0	HISA27R	27	A		HIS	ARG	-0.482611
USER	5vtj_repx	0	HISA27S	27	A		HIS	SER	0.811955
USER	5vtj_repx	0	HISA27T	27	A		HIS	THR	0.749691
USER	5vtj_repx	0	HISA27V	27	A		HIS	VAL	0.091231
USER	5vtj_repx	0	HISA27W	27	A		HIS	TRP	-0.50191
USER	5vtj_repx	0	HISA27Y	27	A		HIS	TYR	-1.47954
USER	5vtj_repx	0	ILEA28A	28	A		ILE	ALA	0.405533
USER	5vtj_repx	0	ILEA28C	28	A		ILE	CYS	0.668119
USER	5vtj_repx	0	ILEA28D	28	A		ILE	ASP	0.660538
USER	5vtj_repx	0	ILEA28E	28	A		ILE	GLU	0.180243
USER	5vtj_repx	0	ILEA28F	28	A		ILE	PHE	-0.0888211
USER	5vtj_repx	0	ILEA28G	28	A		ILE	GLY	1.10971
USER	5vtj_repx	0	ILEA28H	28	A		ILE	HIS	0.693155
USER	5vtj_repx	0	ILEA28K	28	A		ILE	LYS	-0.247786
USER	5vtj_repx	0	ILEA28L	28	A		ILE	LEU	-0.292968
USER	5vtj_repx	0	ILEA28M	28	A		ILE	MET	-0.382719
USER	5vtj_repx	0	ILEA28N	28	A		ILE	ASN	0.703156
USER	5vtj_repx	0	ILEA28P	28	A		ILE	PRO	-0.880489
USER	5vtj_repx	0	ILEA28Q	28	A		ILE	GLN	0.263887
USER	5vtj_repx	0	ILEA28R	28	A		ILE	ARG	-0.183386
USER	5vtj_repx	0	ILEA28S	28	A		ILE	SER	0.88941
USER	5vtj_repx	0	ILEA28T	28	A		ILE	THR	0.850258
USER	5vtj_repx	0	ILEA28V	28	A		ILE	VAL	0.465052
USER	5vtj_repx	0	ILEA28W	28	A		ILE	TRP	0.136295
USER	5vtj_repx	0	ILEA28Y	28	A		ILE	TYR	-0.0504134
USER	5vtj_repx	0	THRA29A	29	A		THR	ALA	0.278783
USER	5vtj_repx	0	THRA29C	29	A		THR	CYS	0.545472
USER	5vtj_repx	0	THRA29D	29	A		THR	ASP	0.199681
USER	5vtj_repx	0	THRA29E	29	A		THR	GLU	-0.0709819
USER	5vtj_repx	0	THRA29F	29	A		THR	PHE	-0.975948
USER	5vtj_repx	0	THRA29G	29	A		THR	GLY	0.635199
USER	5vtj_repx	0	THRA29H	29	A		THR	HIS	0.0847217
USER	5vtj_repx	0	THRA29I	29	A		THR	ILE	0.0688715
USER	5vtj_repx	0	THRA29K	29	A		THR	LYS	-0.332847
USER	5vtj_repx	0	THRA29L	29	A		THR	LEU	-0.718731
USER	5vtj_repx	0	THRA29M	29	A		THR	MET	-0.436619
USER	5vtj_repx	0	THRA29N	29	A		THR	ASN	0.129378
USER	5vtj_repx	0	THRA29P	29	A		THR	PRO	1.07169
USER	5vtj_repx	0	THRA29Q	29	A		THR	GLN	0.0229967
USER	5vtj_repx	0	THRA29R	29	A		THR	ARG	-0.305135
USER	5vtj_repx	0	THRA29S	29	A		THR	SER	0.168773
USER	5vtj_repx	0	THRA29V	29	A		THR	VAL	0.401807
USER	5vtj_repx	0	THRA29W	29	A		THR	TRP	-0.435711
USER	5vtj_repx	0	THRA29Y	29	A		THR	TYR	-0.856802
USER	5vtj_repx	0	ASNA30A	30	A		ASN	ALA	1.52788
USER	5vtj_repx	0	ASNA30C	30	A		ASN	CYS	0.759048
USER	5vtj_repx	0	ASNA30D	30	A		ASN	ASP	0.130485
USER	5vtj_repx	0	ASNA30E	30	A		ASN	GLU	0.312224
USER	5vtj_repx	0	ASNA30F	30	A		ASN	PHE	-0.0154918
USER	5vtj_repx	0	ASNA30G	30	A		ASN	GLY	-1.07701
USER	5vtj_repx	0	ASNA30H	30	A		ASN	HIS	0.254062
USER	5vtj_repx	0	ASNA30I	30	A		ASN	ILE	2.74203
USER	5vtj_repx	0	ASNA30K	30	A		ASN	LYS	0.321361
USER	5vtj_repx	0	ASNA30L	30	A		ASN	LEU	-0.0087467
USER	5vtj_repx	0	ASNA30M	30	A		ASN	MET	0.0648232
USER	5vtj_repx	0	ASNA30P	30	A		ASN	PRO	5.38699
USER	5vtj_repx	0	ASNA30Q	30	A		ASN	GLN	0.496661
USER	5vtj_repx	0	ASNA30R	30	A		ASN	ARG	0.313552
USER	5vtj_repx	0	ASNA30S	30	A		ASN	SER	0.883729
USER	5vtj_repx	0	ASNA30T	30	A		ASN	THR	2.38565
USER	5vtj_repx	0	ASNA30V	30	A		ASN	VAL	3.09045
USER	5vtj_repx	0	ASNA30W	30	A		ASN	TRP	0.376759
USER	5vtj_repx	0	ASNA30Y	30	A		ASN	TYR	0.212342
USER	5vtj_repx	0	ALAA31C	31	A		ALA	CYS	0.573242
USER	5vtj_repx	0	ALAA31D	31	A		ALA	ASP	0.442815
USER	5vtj_repx	0	ALAA31E	31	A		ALA	GLU	0.125304
USER	5vtj_repx	0	ALAA31F	31	A		ALA	PHE	0.223986
USER	5vtj_repx	0	ALAA31G	31	A		ALA	GLY	0.871917
USER	5vtj_repx	0	ALAA31H	31	A		ALA	HIS	0.637405
USER	5vtj_repx	0	ALAA31I	31	A		ALA	ILE	0.421187
USER	5vtj_repx	0	ALAA31K	31	A		ALA	LYS	-0.49354
USER	5vtj_repx	0	ALAA31L	31	A		ALA	LEU	-0.352458
USER	5vtj_repx	0	ALAA31M	31	A		ALA	MET	-0.302927
USER	5vtj_repx	0	ALAA31N	31	A		ALA	ASN	0.460111
USER	5vtj_repx	0	ALAA31P	31	A		ALA	PRO	5.63319
USER	5vtj_repx	0	ALAA31Q	31	A		ALA	GLN	0.0747247
USER	5vtj_repx	0	ALAA31R	31	A		ALA	ARG	-0.258249
USER	5vtj_repx	0	ALAA31S	31	A		ALA	SER	0.690717
USER	5vtj_repx	0	ALAA31T	31	A		ALA	THR	1.02878
USER	5vtj_repx	0	ALAA31V	31	A		ALA	VAL	0.903446
USER	5vtj_repx	0	ALAA31W	31	A		ALA	TRP	0.117453
USER	5vtj_repx	0	ALAA31Y	31	A		ALA	TYR	0.263765
USER	5vtj_repx	0	SERA32A	32	A		SER	ALA	-0.0762944
USER	5vtj_repx	0	SERA32C	32	A		SER	CYS	-0.391487
USER	5vtj_repx	0	SERA32D	32	A		SER	ASP	0.317583
USER	5vtj_repx	0	SERA32E	32	A		SER	GLU	-0.754354
USER	5vtj_repx	0	SERA32F	32	A		SER	PHE	-0.482575
USER	5vtj_repx	0	SERA32G	32	A		SER	GLY	0.465759
USER	5vtj_repx	0	SERA32H	32	A		SER	HIS	0.0248674
USER	5vtj_repx	0	SERA32I	32	A		SER	ILE	-0.81051
USER	5vtj_repx	0	SERA32K	32	A		SER	LYS	-1.01127
USER	5vtj_repx	0	SERA32L	32	A		SER	LEU	-1.43008
USER	5vtj_repx	0	SERA32M	32	A		SER	MET	-1.85513
USER	5vtj_repx	0	SERA32N	32	A		SER	ASN	0.0902744
USER	5vtj_repx	0	SERA32P	32	A		SER	PRO	1.33627
USER	5vtj_repx	0	SERA32Q	32	A		SER	GLN	-0.517777
USER	5vtj_repx	0	SERA32R	32	A		SER	ARG	-1.00554
USER	5vtj_repx	0	SERA32T	32	A		SER	THR	-0.441473
USER	5vtj_repx	0	SERA32V	32	A		SER	VAL	-0.56893
USER	5vtj_repx	0	SERA32W	32	A		SER	TRP	-0.823459
USER	5vtj_repx	0	SERA32Y	32	A		SER	TYR	-0.445686
USER	5vtj_repx	0	GLNA33A	33	A		GLN	ALA	0.527422
USER	5vtj_repx	0	GLNA33C	33	A		GLN	CYS	-0.153295
USER	5vtj_repx	0	GLNA33D	33	A		GLN	ASP	0.888576
USER	5vtj_repx	0	GLNA33E	33	A		GLN	GLU	0.822871
USER	5vtj_repx	0	GLNA33F	33	A		GLN	PHE	1.11886
USER	5vtj_repx	0	GLNA33G	33	A		GLN	GLY	0.658358
USER	5vtj_repx	0	GLNA33H	33	A		GLN	HIS	1.49611
USER	5vtj_repx	0	GLNA33I	33	A		GLN	ILE	0.0193327
USER	5vtj_repx	0	GLNA33K	33	A		GLN	LYS	-0.282737
USER	5vtj_repx	0	GLNA33L	33	A		GLN	LEU	1.05521
USER	5vtj_repx	0	GLNA33M	33	A		GLN	MET	-0.615226
USER	5vtj_repx	0	GLNA33N	33	A		GLN	ASN	1.04145
USER	5vtj_repx	0	GLNA33P	33	A		GLN	PRO	4.10783
USER	5vtj_repx	0	GLNA33R	33	A		GLN	ARG	-1.3577
USER	5vtj_repx	0	GLNA33S	33	A		GLN	SER	0.38457
USER	5vtj_repx	0	GLNA33T	33	A		GLN	THR	0.735025
USER	5vtj_repx	0	GLNA33V	33	A		GLN	VAL	0.710425
USER	5vtj_repx	0	GLNA33W	33	A		GLN	TRP	1.49059
USER	5vtj_repx	0	GLNA33Y	33	A		GLN	TYR	1.25143
USER	5vtj_repx	0	TRPA34A	34	A		TRP	ALA	0.480269
USER	5vtj_repx	0	TRPA34C	34	A		TRP	CYS	0.834909
USER	5vtj_repx	0	TRPA34D	34	A		TRP	ASP	0.59133
USER	5vtj_repx	0	TRPA34E	34	A		TRP	GLU	0.413529
USER	5vtj_repx	0	TRPA34F	34	A		TRP	PHE	0.66987
USER	5vtj_repx	0	TRPA34G	34	A		TRP	GLY	0.555643
USER	5vtj_repx	0	TRPA34H	34	A		TRP	HIS	0.925718
USER	5vtj_repx	0	TRPA34I	34	A		TRP	ILE	0.366879
USER	5vtj_repx	0	TRPA34K	34	A		TRP	LYS	0.486645
USER	5vtj_repx	0	TRPA34L	34	A		TRP	LEU	-0.0429331
USER	5vtj_repx	0	TRPA34M	34	A		TRP	MET	-0.0714884
USER	5vtj_repx	0	TRPA34N	34	A		TRP	ASN	1.01054
USER	5vtj_repx	0	TRPA34P	34	A		TRP	PRO	0.196618
USER	5vtj_repx	0	TRPA34Q	34	A		TRP	GLN	0.2149
USER	5vtj_repx	0	TRPA34R	34	A		TRP	ARG	0.70229
USER	5vtj_repx	0	TRPA34S	34	A		TRP	SER	0.739304
USER	5vtj_repx	0	TRPA34T	34	A		TRP	THR	0.836483
USER	5vtj_repx	0	TRPA34V	34	A		TRP	VAL	0.756878
USER	5vtj_repx	0	TRPA34Y	34	A		TRP	TYR	0.624086
USER	5vtj_repx	0	GLUA35A	35	A		GLU	ALA	0.29616
USER	5vtj_repx	0	GLUA35C	35	A		GLU	CYS	0.470968
USER	5vtj_repx	0	GLUA35D	35	A		GLU	ASP	0.0181787
USER	5vtj_repx	0	GLUA35F	35	A		GLU	PHE	0.199868
USER	5vtj_repx	0	GLUA35G	35	A		GLU	GLY	0.414779
USER	5vtj_repx	0	GLUA35H	35	A		GLU	HIS	0.694703
USER	5vtj_repx	0	GLUA35I	35	A		GLU	ILE	0.131749
USER	5vtj_repx	0	GLUA35K	35	A		GLU	LYS	0.548633
USER	5vtj_repx	0	GLUA35L	35	A		GLU	LEU	0.018931
USER	5vtj_repx	0	GLUA35M	35	A		GLU	MET	0.366337
USER	5vtj_repx	0	GLUA35N	35	A		GLU	ASN	0.556788
USER	5vtj_repx	0	GLUA35P	35	A		GLU	PRO	0.151538
USER	5vtj_repx	0	GLUA35Q	35	A		GLU	GLN	0.556766
USER	5vtj_repx	0	GLUA35R	35	A		GLU	ARG	0.537308
USER	5vtj_repx	0	GLUA35S	35	A		GLU	SER	0.374135
USER	5vtj_repx	0	GLUA35T	35	A		GLU	THR	0.530636
USER	5vtj_repx	0	GLUA35V	35	A		GLU	VAL	0.533726
USER	5vtj_repx	0	GLUA35W	35	A		GLU	TRP	0.695958
USER	5vtj_repx	0	GLUA35Y	35	A		GLU	TYR	0.369818
USER	5vtj_repx	0	ARGA36A	36	A		ARG	ALA	0.85575
USER	5vtj_repx	0	ARGA36C	36	A		ARG	CYS	0.591189
USER	5vtj_repx	0	ARGA36D	36	A		ARG	ASP	1.27184
USER	5vtj_repx	0	ARGA36E	36	A		ARG	GLU	-0.223293
USER	5vtj_repx	0	ARGA36F	36	A		ARG	PHE	1.35919
USER	5vtj_repx	0	ARGA36G	36	A		ARG	GLY	1.62246
USER	5vtj_repx	0	ARGA36H	36	A		ARG	HIS	1.5394
USER	5vtj_repx	0	ARGA36I	36	A		ARG	ILE	0.580185
USER	5vtj_repx	0	ARGA36K	36	A		ARG	LYS	0.124834
USER	5vtj_repx	0	ARGA36L	36	A		ARG	LEU	0.467055
USER	5vtj_repx	0	ARGA36M	36	A		ARG	MET	-0.240186
USER	5vtj_repx	0	ARGA36N	36	A		ARG	ASN	1.32479
USER	5vtj_repx	0	ARGA36P	36	A		ARG	PRO	-0.386325
USER	5vtj_repx	0	ARGA36Q	36	A		ARG	GLN	0.226674
USER	5vtj_repx	0	ARGA36S	36	A		ARG	SER	1.26726
USER	5vtj_repx	0	ARGA36T	36	A		ARG	THR	0.976587
USER	5vtj_repx	0	ARGA36V	36	A		ARG	VAL	0.872597
USER	5vtj_repx	0	ARGA36W	36	A		ARG	TRP	1.31632
USER	5vtj_repx	0	ARGA36Y	36	A		ARG	TYR	1.22951
USER	5vtj_repx	0	PROA37A	37	A		PRO	ALA	3.03928
USER	5vtj_repx	0	PROA37C	37	A		PRO	CYS	3.41814
USER	5vtj_repx	0	PROA37D	37	A		PRO	ASP	4.29481
USER	5vtj_repx	0	PROA37E	37	A		PRO	GLU	3.74516
USER	5vtj_repx	0	PROA37F	37	A		PRO	PHE	2.21904
USER	5vtj_repx	0	PROA37G	37	A		PRO	GLY	3.87686
USER	5vtj_repx	0	PROA37H	37	A		PRO	HIS	4.16185
USER	5vtj_repx	0	PROA37I	37	A		PRO	ILE	2.82805
USER	5vtj_repx	0	PROA37K	37	A		PRO	LYS	2.96255
USER	5vtj_repx	0	PROA37L	37	A		PRO	LEU	4.19136
USER	5vtj_repx	0	PROA37M	37	A		PRO	MET	2.96202
USER	5vtj_repx	0	PROA37N	37	A		PRO	ASN	4.30578
USER	5vtj_repx	0	PROA37Q	37	A		PRO	GLN	3.71927
USER	5vtj_repx	0	PROA37R	37	A		PRO	ARG	3.41769
USER	5vtj_repx	0	PROA37S	37	A		PRO	SER	3.94282
USER	5vtj_repx	0	PROA37T	37	A		PRO	THR	3.69498
USER	5vtj_repx	0	PROA37V	37	A		PRO	VAL	2.88348
USER	5vtj_repx	0	PROA37W	37	A		PRO	TRP	4.45258
USER	5vtj_repx	0	PROA37Y	37	A		PRO	TYR	2.24388
USER	5vtj_repx	0	SERA38A	38	A		SER	ALA	-0.247038
USER	5vtj_repx	0	SERA38C	38	A		SER	CYS	-0.0319462
USER	5vtj_repx	0	SERA38D	38	A		SER	ASP	0.00695339
USER	5vtj_repx	0	SERA38E	38	A		SER	GLU	-0.00341647
USER	5vtj_repx	0	SERA38F	38	A		SER	PHE	0.0506728
USER	5vtj_repx	0	SERA38G	38	A		SER	GLY	-0.546572
USER	5vtj_repx	0	SERA38H	38	A		SER	HIS	0.0412075
USER	5vtj_repx	0	SERA38I	38	A		SER	ILE	0.441263
USER	5vtj_repx	0	SERA38K	38	A		SER	LYS	0.00335781
USER	5vtj_repx	0	SERA38L	38	A		SER	LEU	0.237376
USER	5vtj_repx	0	SERA38M	38	A		SER	MET	-0.00359736
USER	5vtj_repx	0	SERA38N	38	A		SER	ASN	0.0696962
USER	5vtj_repx	0	SERA38P	38	A		SER	PRO	-0.378281
USER	5vtj_repx	0	SERA38Q	38	A		SER	GLN	0.00976457
USER	5vtj_repx	0	SERA38R	38	A		SER	ARG	0.0558528
USER	5vtj_repx	0	SERA38T	38	A		SER	THR	0.0780975
USER	5vtj_repx	0	SERA38V	38	A		SER	VAL	0.319005
USER	5vtj_repx	0	SERA38W	38	A		SER	TRP	-0.0618593
USER	5vtj_repx	0	SERA38Y	38	A		SER	TYR	0.0196139
