## Supplementary material for "Validating folding energy estimates as a method for variant interpretation": pin1_5vtk_ddg_background.csv

source	pdb	score	pdb_mut	pdb_rid	pdb_chain	gene_no	mut_from	mut_to	ddg
USER	5vtk_repx	0	LYSA6A	6	A		LYS	ALA	0.267825
USER	5vtk_repx	0	LYSA6C	6	A		LYS	CYS	0.0853216
USER	5vtk_repx	0	LYSA6D	6	A		LYS	ASP	-0.215204
USER	5vtk_repx	0	LYSA6E	6	A		LYS	GLU	-0.107243
USER	5vtk_repx	0	LYSA6F	6	A		LYS	PHE	-0.967253
USER	5vtk_repx	0	LYSA6G	6	A		LYS	GLY	0.299106
USER	5vtk_repx	0	LYSA6H	6	A		LYS	HIS	0.0664213
USER	5vtk_repx	0	LYSA6I	6	A		LYS	ILE	0.793208
USER	5vtk_repx	0	LYSA6L	6	A		LYS	LEU	-0.194522
USER	5vtk_repx	0	LYSA6M	6	A		LYS	MET	-0.504602
USER	5vtk_repx	0	LYSA6N	6	A		LYS	ASN	0.299708
USER	5vtk_repx	0	LYSA6P	6	A		LYS	PRO	0.474132
USER	5vtk_repx	0	LYSA6Q	6	A		LYS	GLN	0.0886597
USER	5vtk_repx	0	LYSA6R	6	A		LYS	ARG	0.0350023
USER	5vtk_repx	0	LYSA6S	6	A		LYS	SER	0.154088
USER	5vtk_repx	0	LYSA6T	6	A		LYS	THR	0.791679
USER	5vtk_repx	0	LYSA6V	6	A		LYS	VAL	0.819114
USER	5vtk_repx	0	LYSA6W	6	A		LYS	TRP	-0.704622
USER	5vtk_repx	0	LYSA6Y	6	A		LYS	TYR	-0.530943
USER	5vtk_repx	0	LEUA7A	7	A		LEU	ALA	2.69007
USER	5vtk_repx	0	LEUA7C	7	A		LEU	CYS	2.13905
USER	5vtk_repx	0	LEUA7D	7	A		LEU	ASP	3.81666
USER	5vtk_repx	0	LEUA7E	7	A		LEU	GLU	3.75209
USER	5vtk_repx	0	LEUA7F	7	A		LEU	PHE	1.5247
USER	5vtk_repx	0	LEUA7G	7	A		LEU	GLY	3.6752
USER	5vtk_repx	0	LEUA7H	7	A		LEU	HIS	2.74799
USER	5vtk_repx	0	LEUA7I	7	A		LEU	ILE	1.93681
USER	5vtk_repx	0	LEUA7K	7	A		LEU	LYS	2.18159
USER	5vtk_repx	0	LEUA7M	7	A		LEU	MET	0.352484
USER	5vtk_repx	0	LEUA7N	7	A		LEU	ASN	3.53282
USER	5vtk_repx	0	LEUA7P	7	A		LEU	PRO	2.66392
USER	5vtk_repx	0	LEUA7Q	7	A		LEU	GLN	3.00544
USER	5vtk_repx	0	LEUA7R	7	A		LEU	ARG	1.50488
USER	5vtk_repx	0	LEUA7S	7	A		LEU	SER	3.3597
USER	5vtk_repx	0	LEUA7T	7	A		LEU	THR	1.99026
USER	5vtk_repx	0	LEUA7V	7	A		LEU	VAL	1.76551
USER	5vtk_repx	0	LEUA7W	7	A		LEU	TRP	0.709495
USER	5vtk_repx	0	LEUA7Y	7	A		LEU	TYR	2.21145
USER	5vtk_repx	0	PROA8A	8	A		PRO	ALA	1.76176
USER	5vtk_repx	0	PROA8C	8	A		PRO	CYS	2.02801
USER	5vtk_repx	0	PROA8D	8	A		PRO	ASP	2.19695
USER	5vtk_repx	0	PROA8E	8	A		PRO	GLU	2.12318
USER	5vtk_repx	0	PROA8F	8	A		PRO	PHE	2.81049
USER	5vtk_repx	0	PROA8G	8	A		PRO	GLY	1.73697
USER	5vtk_repx	0	PROA8H	8	A		PRO	HIS	2.73254
USER	5vtk_repx	0	PROA8I	8	A		PRO	ILE	3.11605
USER	5vtk_repx	0	PROA8K	8	A		PRO	LYS	1.88436
USER	5vtk_repx	0	PROA8L	8	A		PRO	LEU	2.65681
USER	5vtk_repx	0	PROA8M	8	A		PRO	MET	2.11444
USER	5vtk_repx	0	PROA8N	8	A		PRO	ASN	2.60374
USER	5vtk_repx	0	PROA8Q	8	A		PRO	GLN	2.03814
USER	5vtk_repx	0	PROA8R	8	A		PRO	ARG	2.00305
USER	5vtk_repx	0	PROA8S	8	A		PRO	SER	1.83315
USER	5vtk_repx	0	PROA8T	8	A		PRO	THR	3.79317
USER	5vtk_repx	0	PROA8V	8	A		PRO	VAL	3.76705
USER	5vtk_repx	0	PROA8W	8	A		PRO	TRP	1.92441
USER	5vtk_repx	0	PROA8Y	8	A		PRO	TYR	2.50799
USER	5vtk_repx	0	PROA9A	9	A		PRO	ALA	1.64907
USER	5vtk_repx	0	PROA9C	9	A		PRO	CYS	1.99936
USER	5vtk_repx	0	PROA9D	9	A		PRO	ASP	1.68288
USER	5vtk_repx	0	PROA9E	9	A		PRO	GLU	0.848311
USER	5vtk_repx	0	PROA9F	9	A		PRO	PHE	1.20609
USER	5vtk_repx	0	PROA9G	9	A		PRO	GLY	2.10779
USER	5vtk_repx	0	PROA9H	9	A		PRO	HIS	1.75709
USER	5vtk_repx	0	PROA9I	9	A		PRO	ILE	1.61933
USER	5vtk_repx	0	PROA9K	9	A		PRO	LYS	1.42495
USER	5vtk_repx	0	PROA9L	9	A		PRO	LEU	1.49643
USER	5vtk_repx	0	PROA9M	9	A		PRO	MET	1.40089
USER	5vtk_repx	0	PROA9N	9	A		PRO	ASN	1.93976
USER	5vtk_repx	0	PROA9Q	9	A		PRO	GLN	1.54185
USER	5vtk_repx	0	PROA9R	9	A		PRO	ARG	1.4543
USER	5vtk_repx	0	PROA9S	9	A		PRO	SER	1.77252
USER	5vtk_repx	0	PROA9T	9	A		PRO	THR	1.66537
USER	5vtk_repx	0	PROA9V	9	A		PRO	VAL	1.66295
USER	5vtk_repx	0	PROA9W	9	A		PRO	TRP	1.49868
USER	5vtk_repx	0	PROA9Y	9	A		PRO	TYR	1.27839
USER	5vtk_repx	0	GLYA10A	10	A		GLY	ALA	5.72113
USER	5vtk_repx	0	GLYA10C	10	A		GLY	CYS	9.268
USER	5vtk_repx	0	GLYA10D	10	A		GLY	ASP	13.4983
USER	5vtk_repx	0	GLYA10E	10	A		GLY	GLU	12.7268
USER	5vtk_repx	0	GLYA10F	10	A		GLY	PHE	21.3794
USER	5vtk_repx	0	GLYA10H	10	A		GLY	HIS	29.6763
USER	5vtk_repx	0	GLYA10I	10	A		GLY	ILE	18.2824
USER	5vtk_repx	0	GLYA10K	10	A		GLY	LYS	12.5903
USER	5vtk_repx	0	GLYA10L	10	A		GLY	LEU	18.7645
USER	5vtk_repx	0	GLYA10M	10	A		GLY	MET	10.3243
USER	5vtk_repx	0	GLYA10N	10	A		GLY	ASN	12.7282
USER	5vtk_repx	0	GLYA10P	10	A		GLY	PRO	9.05428
USER	5vtk_repx	0	GLYA10Q	10	A		GLY	GLN	13.1612
USER	5vtk_repx	0	GLYA10R	10	A		GLY	ARG	13.3522
USER	5vtk_repx	0	GLYA10S	10	A		GLY	SER	10.1927
USER	5vtk_repx	0	GLYA10T	10	A		GLY	THR	14.6823
USER	5vtk_repx	0	GLYA10V	10	A		GLY	VAL	15.3673
USER	5vtk_repx	0	GLYA10W	10	A		GLY	TRP	23.2969
USER	5vtk_repx	0	GLYA10Y	10	A		GLY	TYR	16.6407
USER	5vtk_repx	0	TRPA11A	11	A		TRP	ALA	2.55581
USER	5vtk_repx	0	TRPA11C	11	A		TRP	CYS	2.16186
USER	5vtk_repx	0	TRPA11D	11	A		TRP	ASP	2.88056
USER	5vtk_repx	0	TRPA11E	11	A		TRP	GLU	2.41308
USER	5vtk_repx	0	TRPA11F	11	A		TRP	PHE	-1.2124
USER	5vtk_repx	0	TRPA11G	11	A		TRP	GLY	4.50325
USER	5vtk_repx	0	TRPA11H	11	A		TRP	HIS	2.63259
USER	5vtk_repx	0	TRPA11I	11	A		TRP	ILE	-0.0896835
USER	5vtk_repx	0	TRPA11K	11	A		TRP	LYS	3.20237
USER	5vtk_repx	0	TRPA11L	11	A		TRP	LEU	1.88074
USER	5vtk_repx	0	TRPA11M	11	A		TRP	MET	0.0480892
USER	5vtk_repx	0	TRPA11N	11	A		TRP	ASN	1.76937
USER	5vtk_repx	0	TRPA11P	11	A		TRP	PRO	5.80021
USER	5vtk_repx	0	TRPA11Q	11	A		TRP	GLN	2.60419
USER	5vtk_repx	0	TRPA11R	11	A		TRP	ARG	2.96202
USER	5vtk_repx	0	TRPA11S	11	A		TRP	SER	3.43609
USER	5vtk_repx	0	TRPA11T	11	A		TRP	THR	2.18903
USER	5vtk_repx	0	TRPA11V	11	A		TRP	VAL	0.0601544
USER	5vtk_repx	0	TRPA11Y	11	A		TRP	TYR	-0.835236
USER	5vtk_repx	0	GLUA12A	12	A		GLU	ALA	0.687785
USER	5vtk_repx	0	GLUA12C	12	A		GLU	CYS	0.378885
USER	5vtk_repx	0	GLUA12D	12	A		GLU	ASP	-0.269671
USER	5vtk_repx	0	GLUA12F	12	A		GLU	PHE	0.448017
USER	5vtk_repx	0	GLUA12G	12	A		GLU	GLY	1.09511
USER	5vtk_repx	0	GLUA12H	12	A		GLU	HIS	0.807794
USER	5vtk_repx	0	GLUA12I	12	A		GLU	ILE	-0.17614
USER	5vtk_repx	0	GLUA12K	12	A		GLU	LYS	0.161681
USER	5vtk_repx	0	GLUA12L	12	A		GLU	LEU	-0.498812
USER	5vtk_repx	0	GLUA12M	12	A		GLU	MET	-0.671933
USER	5vtk_repx	0	GLUA12N	12	A		GLU	ASN	0.632089
USER	5vtk_repx	0	GLUA12P	12	A		GLU	PRO	4.38693
USER	5vtk_repx	0	GLUA12Q	12	A		GLU	GLN	0.147023
USER	5vtk_repx	0	GLUA12R	12	A		GLU	ARG	-0.632475
USER	5vtk_repx	0	GLUA12S	12	A		GLU	SER	-0.01508
USER	5vtk_repx	0	GLUA12T	12	A		GLU	THR	-0.0950561
USER	5vtk_repx	0	GLUA12V	12	A		GLU	VAL	0.377913
USER	5vtk_repx	0	GLUA12W	12	A		GLU	TRP	0.346283
USER	5vtk_repx	0	GLUA12Y	12	A		GLU	TYR	0.506164
USER	5vtk_repx	0	LYSA13A	13	A		LYS	ALA	0.870509
USER	5vtk_repx	0	LYSA13C	13	A		LYS	CYS	1.07433
USER	5vtk_repx	0	LYSA13D	13	A		LYS	ASP	2.12865
USER	5vtk_repx	0	LYSA13E	13	A		LYS	GLU	0.37778
USER	5vtk_repx	0	LYSA13F	13	A		LYS	PHE	2.66248
USER	5vtk_repx	0	LYSA13G	13	A		LYS	GLY	2.22777
USER	5vtk_repx	0	LYSA13H	13	A		LYS	HIS	1.84003
USER	5vtk_repx	0	LYSA13I	13	A		LYS	ILE	-0.172113
USER	5vtk_repx	0	LYSA13L	13	A		LYS	LEU	-0.709817
USER	5vtk_repx	0	LYSA13M	13	A		LYS	MET	-0.716186
USER	5vtk_repx	0	LYSA13N	13	A		LYS	ASN	0.464588
USER	5vtk_repx	0	LYSA13P	13	A		LYS	PRO	0.215399
USER	5vtk_repx	0	LYSA13Q	13	A		LYS	GLN	0.256356
USER	5vtk_repx	0	LYSA13R	13	A		LYS	ARG	0.32409
USER	5vtk_repx	0	LYSA13S	13	A		LYS	SER	1.81452
USER	5vtk_repx	0	LYSA13T	13	A		LYS	THR	1.022
USER	5vtk_repx	0	LYSA13V	13	A		LYS	VAL	0.636553
USER	5vtk_repx	0	LYSA13W	13	A		LYS	TRP	1.08994
USER	5vtk_repx	0	LYSA13Y	13	A		LYS	TYR	1.66068
USER	5vtk_repx	0	ARGA14A	14	A		ARG	ALA	1.5628
USER	5vtk_repx	0	ARGA14C	14	A		ARG	CYS	0.667233
USER	5vtk_repx	0	ARGA14D	14	A		ARG	ASP	1.29528
USER	5vtk_repx	0	ARGA14E	14	A		ARG	GLU	-0.352167
USER	5vtk_repx	0	ARGA14F	14	A		ARG	PHE	-0.490653
USER	5vtk_repx	0	ARGA14G	14	A		ARG	GLY	2.18318
USER	5vtk_repx	0	ARGA14H	14	A		ARG	HIS	0.15379
USER	5vtk_repx	0	ARGA14I	14	A		ARG	ILE	0.0492225
USER	5vtk_repx	0	ARGA14K	14	A		ARG	LYS	-0.0721176
USER	5vtk_repx	0	ARGA14L	14	A		ARG	LEU	-0.572162
USER	5vtk_repx	0	ARGA14M	14	A		ARG	MET	-0.454947
USER	5vtk_repx	0	ARGA14N	14	A		ARG	ASN	0.829469
USER	5vtk_repx	0	ARGA14P	14	A		ARG	PRO	4.25045
USER	5vtk_repx	0	ARGA14Q	14	A		ARG	GLN	-0.235416
USER	5vtk_repx	0	ARGA14S	14	A		ARG	SER	1.67709
USER	5vtk_repx	0	ARGA14T	14	A		ARG	THR	1.41822
USER	5vtk_repx	0	ARGA14V	14	A		ARG	VAL	0.343138
USER	5vtk_repx	0	ARGA14W	14	A		ARG	TRP	0.338108
USER	5vtk_repx	0	ARGA14Y	14	A		ARG	TYR	-0.461608
USER	5vtk_repx	0	META15A	15	A		MET	ALA	1.31098
USER	5vtk_repx	0	META15C	15	A		MET	CYS	0.688815
USER	5vtk_repx	0	META15D	15	A		MET	ASP	0.752087
USER	5vtk_repx	0	META15E	15	A		MET	GLU	0.442664
USER	5vtk_repx	0	META15F	15	A		MET	PHE	0.236253
USER	5vtk_repx	0	META15G	15	A		MET	GLY	1.71153
USER	5vtk_repx	0	META15H	15	A		MET	HIS	0.421373
USER	5vtk_repx	0	META15I	15	A		MET	ILE	0.769588
USER	5vtk_repx	0	META15K	15	A		MET	LYS	0.0164747
USER	5vtk_repx	0	META15L	15	A		MET	LEU	0.267422
USER	5vtk_repx	0	META15N	15	A		MET	ASN	0.229766
USER	5vtk_repx	0	META15P	15	A		MET	PRO	0.552084
USER	5vtk_repx	0	META15Q	15	A		MET	GLN	0.639644
USER	5vtk_repx	0	META15R	15	A		MET	ARG	0.250198
USER	5vtk_repx	0	META15S	15	A		MET	SER	1.03589
USER	5vtk_repx	0	META15T	15	A		MET	THR	1.01338
USER	5vtk_repx	0	META15V	15	A		MET	VAL	0.819093
USER	5vtk_repx	0	META15W	15	A		MET	TRP	0.520116
USER	5vtk_repx	0	META15Y	15	A		MET	TYR	0.220032
USER	5vtk_repx	0	SERA16A	16	A		SER	ALA	-0.655172
USER	5vtk_repx	0	SERA16C	16	A		SER	CYS	-0.356754
USER	5vtk_repx	0	SERA16D	16	A		SER	ASP	-0.558723
USER	5vtk_repx	0	SERA16E	16	A		SER	GLU	-1.02568
USER	5vtk_repx	0	SERA16F	16	A		SER	PHE	-1.33149
USER	5vtk_repx	0	SERA16G	16	A		SER	GLY	0.392769
USER	5vtk_repx	0	SERA16H	16	A		SER	HIS	-0.169507
USER	5vtk_repx	0	SERA16I	16	A		SER	ILE	-0.616307
USER	5vtk_repx	0	SERA16K	16	A		SER	LYS	-1.16248
USER	5vtk_repx	0	SERA16L	16	A		SER	LEU	-1.5873
USER	5vtk_repx	0	SERA16M	16	A		SER	MET	-1.61868
USER	5vtk_repx	0	SERA16N	16	A		SER	ASN	-0.131713
USER	5vtk_repx	0	SERA16P	16	A		SER	PRO	2.26754
USER	5vtk_repx	0	SERA16Q	16	A		SER	GLN	-0.53092
USER	5vtk_repx	0	SERA16R	16	A		SER	ARG	-0.807508
USER	5vtk_repx	0	SERA16T	16	A		SER	THR	0.0954276
USER	5vtk_repx	0	SERA16V	16	A		SER	VAL	-0.760009
USER	5vtk_repx	0	SERA16W	16	A		SER	TRP	-1.06864
USER	5vtk_repx	0	SERA16Y	16	A		SER	TYR	-0.733533
USER	5vtk_repx	0	ARGA17A	17	A		ARG	ALA	0.244999
USER	5vtk_repx	0	ARGA17C	17	A		ARG	CYS	0.224387
USER	5vtk_repx	0	ARGA17D	17	A		ARG	ASP	0.202092
USER	5vtk_repx	0	ARGA17E	17	A		ARG	GLU	0.197773
USER	5vtk_repx	0	ARGA17F	17	A		ARG	PHE	0.227621
USER	5vtk_repx	0	ARGA17G	17	A		ARG	GLY	0.253597
USER	5vtk_repx	0	ARGA17H	17	A		ARG	HIS	0.279282
USER	5vtk_repx	0	ARGA17I	17	A		ARG	ILE	0.29103
USER	5vtk_repx	0	ARGA17K	17	A		ARG	LYS	0.229874
USER	5vtk_repx	0	ARGA17L	17	A		ARG	LEU	0.221809
USER	5vtk_repx	0	ARGA17M	17	A		ARG	MET	0.183653
USER	5vtk_repx	0	ARGA17N	17	A		ARG	ASN	0.223844
USER	5vtk_repx	0	ARGA17P	17	A		ARG	PRO	0.0226611
USER	5vtk_repx	0	ARGA17Q	17	A		ARG	GLN	0.00734189
USER	5vtk_repx	0	ARGA17S	17	A		ARG	SER	0.353239
USER	5vtk_repx	0	ARGA17T	17	A		ARG	THR	0.295263
USER	5vtk_repx	0	ARGA17V	17	A		ARG	VAL	0.331552
USER	5vtk_repx	0	ARGA17W	17	A		ARG	TRP	0.0420977
USER	5vtk_repx	0	ARGA17Y	17	A		ARG	TYR	0.246527
USER	5vtk_repx	0	SERA19A	19	A		SER	ALA	-0.101914
USER	5vtk_repx	0	SERA19C	19	A		SER	CYS	-0.137422
USER	5vtk_repx	0	SERA19D	19	A		SER	ASP	-0.141459
USER	5vtk_repx	0	SERA19E	19	A		SER	GLU	-0.126197
USER	5vtk_repx	0	SERA19F	19	A		SER	PHE	-0.305467
USER	5vtk_repx	0	SERA19G	19	A		SER	GLY	-0.251133
USER	5vtk_repx	0	SERA19H	19	A		SER	HIS	-0.0627361
USER	5vtk_repx	0	SERA19I	19	A		SER	ILE	-0.169461
USER	5vtk_repx	0	SERA19K	19	A		SER	LYS	-0.0924988
USER	5vtk_repx	0	SERA19L	19	A		SER	LEU	-0.121278
USER	5vtk_repx	0	SERA19M	19	A		SER	MET	-0.105238
USER	5vtk_repx	0	SERA19N	19	A		SER	ASN	0.00191783
USER	5vtk_repx	0	SERA19P	19	A		SER	PRO	-0.227358
USER	5vtk_repx	0	SERA19Q	19	A		SER	GLN	-0.143161
USER	5vtk_repx	0	SERA19R	19	A		SER	ARG	-0.0582894
USER	5vtk_repx	0	SERA19T	19	A		SER	THR	-0.0824724
USER	5vtk_repx	0	SERA19V	19	A		SER	VAL	-0.0980519
USER	5vtk_repx	0	SERA19W	19	A		SER	TRP	-0.0962935
USER	5vtk_repx	0	SERA19Y	19	A		SER	TYR	-0.0953423
USER	5vtk_repx	0	GLYA20A	20	A		GLY	ALA	3.17663
USER	5vtk_repx	0	GLYA20C	20	A		GLY	CYS	2.84774
USER	5vtk_repx	0	GLYA20D	20	A		GLY	ASP	3.14107
USER	5vtk_repx	0	GLYA20E	20	A		GLY	GLU	2.91963
USER	5vtk_repx	0	GLYA20F	20	A		GLY	PHE	2.84771
USER	5vtk_repx	0	GLYA20H	20	A		GLY	HIS	3.09768
USER	5vtk_repx	0	GLYA20I	20	A		GLY	ILE	3.84284
USER	5vtk_repx	0	GLYA20K	20	A		GLY	LYS	2.98534
USER	5vtk_repx	0	GLYA20L	20	A		GLY	LEU	2.89109
USER	5vtk_repx	0	GLYA20M	20	A		GLY	MET	2.47295
USER	5vtk_repx	0	GLYA20N	20	A		GLY	ASN	2.89357
USER	5vtk_repx	0	GLYA20P	20	A		GLY	PRO	7.94761
USER	5vtk_repx	0	GLYA20Q	20	A		GLY	GLN	3.1105
USER	5vtk_repx	0	GLYA20R	20	A		GLY	ARG	2.91761
USER	5vtk_repx	0	GLYA20S	20	A		GLY	SER	3.47471
USER	5vtk_repx	0	GLYA20T	20	A		GLY	THR	4.23794
USER	5vtk_repx	0	GLYA20V	20	A		GLY	VAL	4.39413
USER	5vtk_repx	0	GLYA20W	20	A		GLY	TRP	2.31264
USER	5vtk_repx	0	GLYA20Y	20	A		GLY	TYR	2.53751
USER	5vtk_repx	0	ARGA21A	21	A		ARG	ALA	0.0600237
USER	5vtk_repx	0	ARGA21C	21	A		ARG	CYS	0.545401
USER	5vtk_repx	0	ARGA21D	21	A		ARG	ASP	-0.526493
USER	5vtk_repx	0	ARGA21E	21	A		ARG	GLU	-0.227166
USER	5vtk_repx	0	ARGA21F	21	A		ARG	PHE	0.0620213
USER	5vtk_repx	0	ARGA21G	21	A		ARG	GLY	0.911754
USER	5vtk_repx	0	ARGA21H	21	A		ARG	HIS	0.348942
USER	5vtk_repx	0	ARGA21I	21	A		ARG	ILE	0.199165
USER	5vtk_repx	0	ARGA21K	21	A		ARG	LYS	-0.0602904
USER	5vtk_repx	0	ARGA21L	21	A		ARG	LEU	-0.229913
USER	5vtk_repx	0	ARGA21M	21	A		ARG	MET	-0.339502
USER	5vtk_repx	0	ARGA21N	21	A		ARG	ASN	0.598872
USER	5vtk_repx	0	ARGA21P	21	A		ARG	PRO	-0.500689
USER	5vtk_repx	0	ARGA21Q	21	A		ARG	GLN	0.266478
USER	5vtk_repx	0	ARGA21S	21	A		ARG	SER	0.433823
USER	5vtk_repx	0	ARGA21T	21	A		ARG	THR	0.371211
USER	5vtk_repx	0	ARGA21V	21	A		ARG	VAL	0.0920748
USER	5vtk_repx	0	ARGA21W	21	A		ARG	TRP	0.095682
USER	5vtk_repx	0	ARGA21Y	21	A		ARG	TYR	0.327295
USER	5vtk_repx	0	VALA22A	22	A		VAL	ALA	1.05768
USER	5vtk_repx	0	VALA22C	22	A		VAL	CYS	0.385585
USER	5vtk_repx	0	VALA22D	22	A		VAL	ASP	1.17399
USER	5vtk_repx	0	VALA22E	22	A		VAL	GLU	0.412928
USER	5vtk_repx	0	VALA22F	22	A		VAL	PHE	0.549523
USER	5vtk_repx	0	VALA22G	22	A		VAL	GLY	1.85213
USER	5vtk_repx	0	VALA22H	22	A		VAL	HIS	1.49832
USER	5vtk_repx	0	VALA22I	22	A		VAL	ILE	-0.256597
USER	5vtk_repx	0	VALA22K	22	A		VAL	LYS	0.348863
USER	5vtk_repx	0	VALA22L	22	A		VAL	LEU	-0.293902
USER	5vtk_repx	0	VALA22M	22	A		VAL	MET	-0.167362
USER	5vtk_repx	0	VALA22N	22	A		VAL	ASN	1.34068
USER	5vtk_repx	0	VALA22P	22	A		VAL	PRO	0.282348
USER	5vtk_repx	0	VALA22Q	22	A		VAL	GLN	0.161224
USER	5vtk_repx	0	VALA22R	22	A		VAL	ARG	1.11334
USER	5vtk_repx	0	VALA22S	22	A		VAL	SER	1.63765
USER	5vtk_repx	0	VALA22T	22	A		VAL	THR	0.591663
USER	5vtk_repx	0	VALA22W	22	A		VAL	TRP	0.87928
USER	5vtk_repx	0	VALA22Y	22	A		VAL	TYR	0.559573
USER	5vtk_repx	0	TYRA23A	23	A		TYR	ALA	2.07286
USER	5vtk_repx	0	TYRA23C	23	A		TYR	CYS	1.65445
USER	5vtk_repx	0	TYRA23D	23	A		TYR	ASP	3.07701
USER	5vtk_repx	0	TYRA23E	23	A		TYR	GLU	2.05909
USER	5vtk_repx	0	TYRA23F	23	A		TYR	PHE	-0.326177
USER	5vtk_repx	0	TYRA23G	23	A		TYR	GLY	2.40966
USER	5vtk_repx	0	TYRA23H	23	A		TYR	HIS	1.22614
USER	5vtk_repx	0	TYRA23I	23	A		TYR	ILE	0.587904
USER	5vtk_repx	0	TYRA23K	23	A		TYR	LYS	0.426767
USER	5vtk_repx	0	TYRA23L	23	A		TYR	LEU	0.201009
USER	5vtk_repx	0	TYRA23M	23	A		TYR	MET	0.337804
USER	5vtk_repx	0	TYRA23N	23	A		TYR	ASN	2.69617
USER	5vtk_repx	0	TYRA23P	23	A		TYR	PRO	4.49238
USER	5vtk_repx	0	TYRA23Q	23	A		TYR	GLN	1.333
USER	5vtk_repx	0	TYRA23R	23	A		TYR	ARG	1.54301
USER	5vtk_repx	0	TYRA23S	23	A		TYR	SER	2.6656
USER	5vtk_repx	0	TYRA23T	23	A		TYR	THR	2.76333
USER	5vtk_repx	0	TYRA23V	23	A		TYR	VAL	2.42623
USER	5vtk_repx	0	TYRA23W	23	A		TYR	TRP	3.45835
USER	5vtk_repx	0	TYRA24A	24	A		TYR	ALA	3.1507
USER	5vtk_repx	0	TYRA24C	24	A		TYR	CYS	2.60871
USER	5vtk_repx	0	TYRA24D	24	A		TYR	ASP	4.49979
USER	5vtk_repx	0	TYRA24E	24	A		TYR	GLU	4.32584
USER	5vtk_repx	0	TYRA24F	24	A		TYR	PHE	-0.0994537
USER	5vtk_repx	0	TYRA24G	24	A		TYR	GLY	4.48598
USER	5vtk_repx	0	TYRA24H	24	A		TYR	HIS	3.04141
USER	5vtk_repx	0	TYRA24I	24	A		TYR	ILE	1.55554
USER	5vtk_repx	0	TYRA24K	24	A		TYR	LYS	3.91067
USER	5vtk_repx	0	TYRA24L	24	A		TYR	LEU	-0.0817547
USER	5vtk_repx	0	TYRA24M	24	A		TYR	MET	0.380049
USER	5vtk_repx	0	TYRA24N	24	A		TYR	ASN	3.23928
USER	5vtk_repx	0	TYRA24P	24	A		TYR	PRO	3.88576
USER	5vtk_repx	0	TYRA24Q	24	A		TYR	GLN	3.71054
USER	5vtk_repx	0	TYRA24R	24	A		TYR	ARG	4.18854
USER	5vtk_repx	0	TYRA24S	24	A		TYR	SER	4.483
USER	5vtk_repx	0	TYRA24T	24	A		TYR	THR	2.71601
USER	5vtk_repx	0	TYRA24V	24	A		TYR	VAL	2.23641
USER	5vtk_repx	0	TYRA24W	24	A		TYR	TRP	1.71026
USER	5vtk_repx	0	PHEA25A	25	A		PHE	ALA	2.0832
USER	5vtk_repx	0	PHEA25C	25	A		PHE	CYS	1.90439
USER	5vtk_repx	0	PHEA25D	25	A		PHE	ASP	2.9408
USER	5vtk_repx	0	PHEA25E	25	A		PHE	GLU	0.226187
USER	5vtk_repx	0	PHEA25G	25	A		PHE	GLY	3.51745
USER	5vtk_repx	0	PHEA25H	25	A		PHE	HIS	1.30033
USER	5vtk_repx	0	PHEA25I	25	A		PHE	ILE	1.211
USER	5vtk_repx	0	PHEA25K	25	A		PHE	LYS	1.37431
USER	5vtk_repx	0	PHEA25L	25	A		PHE	LEU	0.648091
USER	5vtk_repx	0	PHEA25M	25	A		PHE	MET	1.17729
USER	5vtk_repx	0	PHEA25N	25	A		PHE	ASN	2.10497
USER	5vtk_repx	0	PHEA25P	25	A		PHE	PRO	7.99493
USER	5vtk_repx	0	PHEA25Q	25	A		PHE	GLN	0.956736
USER	5vtk_repx	0	PHEA25R	25	A		PHE	ARG	1.25143
USER	5vtk_repx	0	PHEA25S	25	A		PHE	SER	2.37753
USER	5vtk_repx	0	PHEA25T	25	A		PHE	THR	2.48834
USER	5vtk_repx	0	PHEA25V	25	A		PHE	VAL	0.764464
USER	5vtk_repx	0	PHEA25W	25	A		PHE	TRP	0.949859
USER	5vtk_repx	0	PHEA25Y	25	A		PHE	TYR	0.167547
USER	5vtk_repx	0	ASNA26A	26	A		ASN	ALA	-0.156286
USER	5vtk_repx	0	ASNA26C	26	A		ASN	CYS	0.0352431
USER	5vtk_repx	0	ASNA26D	26	A		ASN	ASP	0.495402
USER	5vtk_repx	0	ASNA26E	26	A		ASN	GLU	0.204086
USER	5vtk_repx	0	ASNA26F	26	A		ASN	PHE	7.79292
USER	5vtk_repx	0	ASNA26G	26	A		ASN	GLY	1.45401
USER	5vtk_repx	0	ASNA26H	26	A		ASN	HIS	5.66154
USER	5vtk_repx	0	ASNA26I	26	A		ASN	ILE	2.18588
USER	5vtk_repx	0	ASNA26K	26	A		ASN	LYS	0.137474
USER	5vtk_repx	0	ASNA26L	26	A		ASN	LEU	0.210756
USER	5vtk_repx	0	ASNA26M	26	A		ASN	MET	-1.58587
USER	5vtk_repx	0	ASNA26P	26	A		ASN	PRO	6.80616
USER	5vtk_repx	0	ASNA26Q	26	A		ASN	GLN	-0.882618
USER	5vtk_repx	0	ASNA26R	26	A		ASN	ARG	-0.95739
USER	5vtk_repx	0	ASNA26S	26	A		ASN	SER	-0.185134
USER	5vtk_repx	0	ASNA26T	26	A		ASN	THR	2.71192
USER	5vtk_repx	0	ASNA26V	26	A		ASN	VAL	1.85477
USER	5vtk_repx	0	ASNA26W	26	A		ASN	TRP	6.11061
USER	5vtk_repx	0	ASNA26Y	26	A		ASN	TYR	10.0768
USER	5vtk_repx	0	HISA27A	27	A		HIS	ALA	-0.324705
USER	5vtk_repx	0	HISA27C	27	A		HIS	CYS	-0.123309
USER	5vtk_repx	0	HISA27D	27	A		HIS	ASP	-0.213602
USER	5vtk_repx	0	HISA27E	27	A		HIS	GLU	-0.664373
USER	5vtk_repx	0	HISA27F	27	A		HIS	PHE	-1.01044
USER	5vtk_repx	0	HISA27G	27	A		HIS	GLY	0.419182
USER	5vtk_repx	0	HISA27I	27	A		HIS	ILE	-0.650018
USER	5vtk_repx	0	HISA27K	27	A		HIS	LYS	-0.620801
USER	5vtk_repx	0	HISA27L	27	A		HIS	LEU	-0.787204
USER	5vtk_repx	0	HISA27M	27	A		HIS	MET	-0.788546
USER	5vtk_repx	0	HISA27N	27	A		HIS	ASN	0.162997
USER	5vtk_repx	0	HISA27P	27	A		HIS	PRO	-0.0182268
USER	5vtk_repx	0	HISA27Q	27	A		HIS	GLN	-0.275802
USER	5vtk_repx	0	HISA27R	27	A		HIS	ARG	-0.413233
USER	5vtk_repx	0	HISA27S	27	A		HIS	SER	-0.0173005
USER	5vtk_repx	0	HISA27T	27	A		HIS	THR	0.341354
USER	5vtk_repx	0	HISA27V	27	A		HIS	VAL	-0.0700609
USER	5vtk_repx	0	HISA27W	27	A		HIS	TRP	-0.946119
USER	5vtk_repx	0	HISA27Y	27	A		HIS	TYR	-0.879208
USER	5vtk_repx	0	ILEA28A	28	A		ILE	ALA	0.496844
USER	5vtk_repx	0	ILEA28C	28	A		ILE	CYS	1.34324
USER	5vtk_repx	0	ILEA28D	28	A		ILE	ASP	0.835543
USER	5vtk_repx	0	ILEA28E	28	A		ILE	GLU	0.508583
USER	5vtk_repx	0	ILEA28F	28	A		ILE	PHE	0.316252
USER	5vtk_repx	0	ILEA28G	28	A		ILE	GLY	1.21095
USER	5vtk_repx	0	ILEA28H	28	A		ILE	HIS	0.975627
USER	5vtk_repx	0	ILEA28K	28	A		ILE	LYS	0.20832
USER	5vtk_repx	0	ILEA28L	28	A		ILE	LEU	-0.185639
USER	5vtk_repx	0	ILEA28M	28	A		ILE	MET	-0.0936279
USER	5vtk_repx	0	ILEA28N	28	A		ILE	ASN	1.04544
USER	5vtk_repx	0	ILEA28P	28	A		ILE	PRO	1.59744
USER	5vtk_repx	0	ILEA28Q	28	A		ILE	GLN	0.449775
USER	5vtk_repx	0	ILEA28R	28	A		ILE	ARG	0.364774
USER	5vtk_repx	0	ILEA28S	28	A		ILE	SER	0.794461
USER	5vtk_repx	0	ILEA28T	28	A		ILE	THR	0.385295
USER	5vtk_repx	0	ILEA28V	28	A		ILE	VAL	0.428896
USER	5vtk_repx	0	ILEA28W	28	A		ILE	TRP	0.6798
USER	5vtk_repx	0	ILEA28Y	28	A		ILE	TYR	0.421522
USER	5vtk_repx	0	THRA29A	29	A		THR	ALA	0.367918
USER	5vtk_repx	0	THRA29C	29	A		THR	CYS	0.567387
USER	5vtk_repx	0	THRA29D	29	A		THR	ASP	-0.0198662
USER	5vtk_repx	0	THRA29E	29	A		THR	GLU	0.100395
USER	5vtk_repx	0	THRA29F	29	A		THR	PHE	-0.780176
USER	5vtk_repx	0	THRA29G	29	A		THR	GLY	0.570315
USER	5vtk_repx	0	THRA29H	29	A		THR	HIS	-0.0431363
USER	5vtk_repx	0	THRA29I	29	A		THR	ILE	0.180641
USER	5vtk_repx	0	THRA29K	29	A		THR	LYS	-0.272632
USER	5vtk_repx	0	THRA29L	29	A		THR	LEU	-0.385969
USER	5vtk_repx	0	THRA29M	29	A		THR	MET	-0.291219
USER	5vtk_repx	0	THRA29N	29	A		THR	ASN	-0.160231
USER	5vtk_repx	0	THRA29P	29	A		THR	PRO	1.25432
USER	5vtk_repx	0	THRA29Q	29	A		THR	GLN	0.246344
USER	5vtk_repx	0	THRA29R	29	A		THR	ARG	-0.112604
USER	5vtk_repx	0	THRA29S	29	A		THR	SER	-0.275255
USER	5vtk_repx	0	THRA29V	29	A		THR	VAL	0.696149
USER	5vtk_repx	0	THRA29W	29	A		THR	TRP	-0.270117
USER	5vtk_repx	0	THRA29Y	29	A		THR	TYR	-0.659055
USER	5vtk_repx	0	ASNA30A	30	A		ASN	ALA	1.02093
USER	5vtk_repx	0	ASNA30C	30	A		ASN	CYS	0.725746
USER	5vtk_repx	0	ASNA30D	30	A		ASN	ASP	0.214217
USER	5vtk_repx	0	ASNA30E	30	A		ASN	GLU	0.195987
USER	5vtk_repx	0	ASNA30F	30	A		ASN	PHE	-0.0540542
USER	5vtk_repx	0	ASNA30G	30	A		ASN	GLY	-0.194263
USER	5vtk_repx	0	ASNA30H	30	A		ASN	HIS	0.488482
USER	5vtk_repx	0	ASNA30I	30	A		ASN	ILE	2.25649
USER	5vtk_repx	0	ASNA30K	30	A		ASN	LYS	-0.310687
USER	5vtk_repx	0	ASNA30L	30	A		ASN	LEU	0.0330051
USER	5vtk_repx	0	ASNA30M	30	A		ASN	MET	-0.112403
USER	5vtk_repx	0	ASNA30P	30	A		ASN	PRO	5.81484
USER	5vtk_repx	0	ASNA30Q	30	A		ASN	GLN	0.68381
USER	5vtk_repx	0	ASNA30R	30	A		ASN	ARG	0.194646
USER	5vtk_repx	0	ASNA30S	30	A		ASN	SER	0.136851
USER	5vtk_repx	0	ASNA30T	30	A		ASN	THR	2.0489
USER	5vtk_repx	0	ASNA30V	30	A		ASN	VAL	2.29325
USER	5vtk_repx	0	ASNA30W	30	A		ASN	TRP	0.356487
USER	5vtk_repx	0	ASNA30Y	30	A		ASN	TYR	-0.108203
USER	5vtk_repx	0	ALAA31C	31	A		ALA	CYS	0.583538
USER	5vtk_repx	0	ALAA31D	31	A		ALA	ASP	-0.121108
USER	5vtk_repx	0	ALAA31E	31	A		ALA	GLU	-0.417896
USER	5vtk_repx	0	ALAA31F	31	A		ALA	PHE	-0.0106644
USER	5vtk_repx	0	ALAA31G	31	A		ALA	GLY	0.926733
USER	5vtk_repx	0	ALAA31H	31	A		ALA	HIS	0.48225
USER	5vtk_repx	0	ALAA31I	31	A		ALA	ILE	0.132014
USER	5vtk_repx	0	ALAA31K	31	A		ALA	LYS	-0.229698
USER	5vtk_repx	0	ALAA31L	31	A		ALA	LEU	-0.200743
USER	5vtk_repx	0	ALAA31M	31	A		ALA	MET	-0.168716
USER	5vtk_repx	0	ALAA31N	31	A		ALA	ASN	0.454446
USER	5vtk_repx	0	ALAA31P	31	A		ALA	PRO	4.57385
USER	5vtk_repx	0	ALAA31Q	31	A		ALA	GLN	0.0130734
USER	5vtk_repx	0	ALAA31R	31	A		ALA	ARG	-0.789097
USER	5vtk_repx	0	ALAA31S	31	A		ALA	SER	0.636364
USER	5vtk_repx	0	ALAA31T	31	A		ALA	THR	1.02545
USER	5vtk_repx	0	ALAA31V	31	A		ALA	VAL	0.603906
USER	5vtk_repx	0	ALAA31W	31	A		ALA	TRP	0.0975438
USER	5vtk_repx	0	ALAA31Y	31	A		ALA	TYR	0.0356863
USER	5vtk_repx	0	SERA32A	32	A		SER	ALA	-0.0657761
USER	5vtk_repx	0	SERA32C	32	A		SER	CYS	0.216403
USER	5vtk_repx	0	SERA32D	32	A		SER	ASP	0.455792
USER	5vtk_repx	0	SERA32E	32	A		SER	GLU	-0.294635
USER	5vtk_repx	0	SERA32F	32	A		SER	PHE	-0.347215
USER	5vtk_repx	0	SERA32G	32	A		SER	GLY	0.815705
USER	5vtk_repx	0	SERA32H	32	A		SER	HIS	0.156648
USER	5vtk_repx	0	SERA32I	32	A		SER	ILE	0.0627667
USER	5vtk_repx	0	SERA32K	32	A		SER	LYS	-0.922478
USER	5vtk_repx	0	SERA32L	32	A		SER	LEU	-0.594583
USER	5vtk_repx	0	SERA32M	32	A		SER	MET	-1.04313
USER	5vtk_repx	0	SERA32N	32	A		SER	ASN	0.42898
USER	5vtk_repx	0	SERA32P	32	A		SER	PRO	1.51779
USER	5vtk_repx	0	SERA32Q	32	A		SER	GLN	-0.0471365
USER	5vtk_repx	0	SERA32R	32	A		SER	ARG	-0.519679
USER	5vtk_repx	0	SERA32T	32	A		SER	THR	0.211215
USER	5vtk_repx	0	SERA32V	32	A		SER	VAL	0.0975187
USER	5vtk_repx	0	SERA32W	32	A		SER	TRP	-1.29406
USER	5vtk_repx	0	SERA32Y	32	A		SER	TYR	-0.854987
USER	5vtk_repx	0	GLNA33A	33	A		GLN	ALA	0.733909
USER	5vtk_repx	0	GLNA33C	33	A		GLN	CYS	0.0306406
USER	5vtk_repx	0	GLNA33D	33	A		GLN	ASP	0.796819
USER	5vtk_repx	0	GLNA33E	33	A		GLN	GLU	1.01146
USER	5vtk_repx	0	GLNA33F	33	A		GLN	PHE	1.17983
USER	5vtk_repx	0	GLNA33G	33	A		GLN	GLY	0.439661
USER	5vtk_repx	0	GLNA33H	33	A		GLN	HIS	1.26742
USER	5vtk_repx	0	GLNA33I	33	A		GLN	ILE	0.447411
USER	5vtk_repx	0	GLNA33K	33	A		GLN	LYS	-0.13837
USER	5vtk_repx	0	GLNA33L	33	A		GLN	LEU	1.09144
USER	5vtk_repx	0	GLNA33M	33	A		GLN	MET	-0.253484
USER	5vtk_repx	0	GLNA33N	33	A		GLN	ASN	1.09319
USER	5vtk_repx	0	GLNA33P	33	A		GLN	PRO	3.43691
USER	5vtk_repx	0	GLNA33R	33	A		GLN	ARG	-0.639644
USER	5vtk_repx	0	GLNA33S	33	A		GLN	SER	0.614573
USER	5vtk_repx	0	GLNA33T	33	A		GLN	THR	0.695954
USER	5vtk_repx	0	GLNA33V	33	A		GLN	VAL	1.01647
USER	5vtk_repx	0	GLNA33W	33	A		GLN	TRP	1.25839
USER	5vtk_repx	0	GLNA33Y	33	A		GLN	TYR	1.41882
USER	5vtk_repx	0	TRPA34A	34	A		TRP	ALA	1.32125
USER	5vtk_repx	0	TRPA34C	34	A		TRP	CYS	1.24517
USER	5vtk_repx	0	TRPA34D	34	A		TRP	ASP	1.07113
USER	5vtk_repx	0	TRPA34E	34	A		TRP	GLU	1.43474
USER	5vtk_repx	0	TRPA34F	34	A		TRP	PHE	0.678399
USER	5vtk_repx	0	TRPA34G	34	A		TRP	GLY	1.1895
USER	5vtk_repx	0	TRPA34H	34	A		TRP	HIS	1.28486
USER	5vtk_repx	0	TRPA34I	34	A		TRP	ILE	1.32059
USER	5vtk_repx	0	TRPA34K	34	A		TRP	LYS	1.43405
USER	5vtk_repx	0	TRPA34L	34	A		TRP	LEU	0.927884
USER	5vtk_repx	0	TRPA34M	34	A		TRP	MET	0.312379
USER	5vtk_repx	0	TRPA34N	34	A		TRP	ASN	0.807421
USER	5vtk_repx	0	TRPA34P	34	A		TRP	PRO	0.474301
USER	5vtk_repx	0	TRPA34Q	34	A		TRP	GLN	1.05332
USER	5vtk_repx	0	TRPA34R	34	A		TRP	ARG	1.00005
USER	5vtk_repx	0	TRPA34S	34	A		TRP	SER	1.65202
USER	5vtk_repx	0	TRPA34T	34	A		TRP	THR	1.40888
USER	5vtk_repx	0	TRPA34V	34	A		TRP	VAL	1.40632
USER	5vtk_repx	0	TRPA34Y	34	A		TRP	TYR	0.772675
USER	5vtk_repx	0	GLUA35A	35	A		GLU	ALA	0.382212
USER	5vtk_repx	0	GLUA35C	35	A		GLU	CYS	0.931207
USER	5vtk_repx	0	GLUA35D	35	A		GLU	ASP	0.0907317
USER	5vtk_repx	0	GLUA35F	35	A		GLU	PHE	0.617474
USER	5vtk_repx	0	GLUA35G	35	A		GLU	GLY	0.672827
USER	5vtk_repx	0	GLUA35H	35	A		GLU	HIS	0.909118
USER	5vtk_repx	0	GLUA35I	35	A		GLU	ILE	0.946037
USER	5vtk_repx	0	GLUA35K	35	A		GLU	LYS	0.686652
USER	5vtk_repx	0	GLUA35L	35	A		GLU	LEU	0.549165
USER	5vtk_repx	0	GLUA35M	35	A		GLU	MET	0.635617
USER	5vtk_repx	0	GLUA35N	35	A		GLU	ASN	0.889769
USER	5vtk_repx	0	GLUA35P	35	A		GLU	PRO	0.170126
USER	5vtk_repx	0	GLUA35Q	35	A		GLU	GLN	0.614381
USER	5vtk_repx	0	GLUA35R	35	A		GLU	ARG	0.763148
USER	5vtk_repx	0	GLUA35S	35	A		GLU	SER	0.674751
USER	5vtk_repx	0	GLUA35T	35	A		GLU	THR	1.06534
USER	5vtk_repx	0	GLUA35V	35	A		GLU	VAL	1.09791
USER	5vtk_repx	0	GLUA35W	35	A		GLU	TRP	0.550439
USER	5vtk_repx	0	GLUA35Y	35	A		GLU	TYR	0.618506
USER	5vtk_repx	0	ARGA36A	36	A		ARG	ALA	0.701687
USER	5vtk_repx	0	ARGA36C	36	A		ARG	CYS	0.363582
USER	5vtk_repx	0	ARGA36D	36	A		ARG	ASP	0.876532
USER	5vtk_repx	0	ARGA36E	36	A		ARG	GLU	-0.0974986
USER	5vtk_repx	0	ARGA36F	36	A		ARG	PHE	0.696894
USER	5vtk_repx	0	ARGA36G	36	A		ARG	GLY	1.46573
USER	5vtk_repx	0	ARGA36H	36	A		ARG	HIS	0.888166
USER	5vtk_repx	0	ARGA36I	36	A		ARG	ILE	0.457159
USER	5vtk_repx	0	ARGA36K	36	A		ARG	LYS	0.204686
USER	5vtk_repx	0	ARGA36L	36	A		ARG	LEU	0.059587
USER	5vtk_repx	0	ARGA36M	36	A		ARG	MET	-0.213639
USER	5vtk_repx	0	ARGA36N	36	A		ARG	ASN	1.00035
USER	5vtk_repx	0	ARGA36P	36	A		ARG	PRO	-0.621762
USER	5vtk_repx	0	ARGA36Q	36	A		ARG	GLN	0.275438
USER	5vtk_repx	0	ARGA36S	36	A		ARG	SER	1.08713
USER	5vtk_repx	0	ARGA36T	36	A		ARG	THR	0.148988
USER	5vtk_repx	0	ARGA36V	36	A		ARG	VAL	0.848229
USER	5vtk_repx	0	ARGA36W	36	A		ARG	TRP	0.858988
USER	5vtk_repx	0	ARGA36Y	36	A		ARG	TYR	0.673671
USER	5vtk_repx	0	PROA37A	37	A		PRO	ALA	2.84281
USER	5vtk_repx	0	PROA37C	37	A		PRO	CYS	4.43127
USER	5vtk_repx	0	PROA37D	37	A		PRO	ASP	4.93997
USER	5vtk_repx	0	PROA37E	37	A		PRO	GLU	4.86718
USER	5vtk_repx	0	PROA37F	37	A		PRO	PHE	4.50741
USER	5vtk_repx	0	PROA37G	37	A		PRO	GLY	3.96434
USER	5vtk_repx	0	PROA37H	37	A		PRO	HIS	5.53547
USER	5vtk_repx	0	PROA37I	37	A		PRO	ILE	5.32138
USER	5vtk_repx	0	PROA37K	37	A		PRO	LYS	4.28331
USER	5vtk_repx	0	PROA37L	37	A		PRO	LEU	4.91409
USER	5vtk_repx	0	PROA37M	37	A		PRO	MET	4.13015
USER	5vtk_repx	0	PROA37N	37	A		PRO	ASN	3.95946
USER	5vtk_repx	0	PROA37Q	37	A		PRO	GLN	4.59873
USER	5vtk_repx	0	PROA37R	37	A		PRO	ARG	4.74209
USER	5vtk_repx	0	PROA37S	37	A		PRO	SER	4.13665
USER	5vtk_repx	0	PROA37T	37	A		PRO	THR	4.44429
USER	5vtk_repx	0	PROA37V	37	A		PRO	VAL	4.97105
USER	5vtk_repx	0	PROA37W	37	A		PRO	TRP	8.3599
USER	5vtk_repx	0	PROA37Y	37	A		PRO	TYR	4.49994
USER	5vtk_repx	0	SERA38A	38	A		SER	ALA	-0.237994
USER	5vtk_repx	0	SERA38C	38	A		SER	CYS	-0.0178832
USER	5vtk_repx	0	SERA38D	38	A		SER	ASP	0.0172897
USER	5vtk_repx	0	SERA38E	38	A		SER	GLU	-0.0738709
USER	5vtk_repx	0	SERA38F	38	A		SER	PHE	-0.0464794
USER	5vtk_repx	0	SERA38G	38	A		SER	GLY	-0.603394
USER	5vtk_repx	0	SERA38H	38	A		SER	HIS	0.0245345
USER	5vtk_repx	0	SERA38I	38	A		SER	ILE	0.424291
USER	5vtk_repx	0	SERA38K	38	A		SER	LYS	-0.206058
USER	5vtk_repx	0	SERA38L	38	A		SER	LEU	0.199699
USER	5vtk_repx	0	SERA38M	38	A		SER	MET	-0.000439103
USER	5vtk_repx	0	SERA38N	38	A		SER	ASN	0.0924082
USER	5vtk_repx	0	SERA38P	38	A		SER	PRO	-0.59952
USER	5vtk_repx	0	SERA38Q	38	A		SER	GLN	-0.168267
USER	5vtk_repx	0	SERA38R	38	A		SER	ARG	-0.221892
USER	5vtk_repx	0	SERA38T	38	A		SER	THR	0.115167
USER	5vtk_repx	0	SERA38V	38	A		SER	VAL	0.374226
USER	5vtk_repx	0	SERA38W	38	A		SER	TRP	-0.261569
USER	5vtk_repx	0	SERA38Y	38	A		SER	TYR	-0.0690434
