## Supplementary material for "Validating folding energy estimates as a method for variant interpretation": pin1_6svc_ddg_background.csv

source	pdb	score	pdb_mut	pdb_rid	pdb_chain	gene_no	mut_from	mut_to	ddg
USER	6svc_repx	0	SERA5A	5	A		SER	ALA	0.0139708
USER	6svc_repx	0	SERA5C	5	A		SER	CYS	-0.23562
USER	6svc_repx	0	SERA5D	5	A		SER	ASP	0.293757
USER	6svc_repx	0	SERA5E	5	A		SER	GLU	0.149258
USER	6svc_repx	0	SERA5F	5	A		SER	PHE	-0.564468
USER	6svc_repx	0	SERA5G	5	A		SER	GLY	0.105217
USER	6svc_repx	0	SERA5H	5	A		SER	HIS	0.770795
USER	6svc_repx	0	SERA5I	5	A		SER	ILE	-0.269766
USER	6svc_repx	0	SERA5K	5	A		SER	LYS	0.419002
USER	6svc_repx	0	SERA5L	5	A		SER	LEU	-0.486497
USER	6svc_repx	0	SERA5M	5	A		SER	MET	-0.474207
USER	6svc_repx	0	SERA5N	5	A		SER	ASN	0.0438321
USER	6svc_repx	0	SERA5P	5	A		SER	PRO	0.244056
USER	6svc_repx	0	SERA5Q	5	A		SER	GLN	-0.0809186
USER	6svc_repx	0	SERA5R	5	A		SER	ARG	0.501294
USER	6svc_repx	0	SERA5T	5	A		SER	THR	-0.0625009
USER	6svc_repx	0	SERA5V	5	A		SER	VAL	-0.101406
USER	6svc_repx	0	SERA5W	5	A		SER	TRP	0.702136
USER	6svc_repx	0	SERA5Y	5	A		SER	TYR	-0.245257
USER	6svc_repx	0	LYSA6A	6	A		LYS	ALA	-0.0870165
USER	6svc_repx	0	LYSA6C	6	A		LYS	CYS	-0.146339
USER	6svc_repx	0	LYSA6D	6	A		LYS	ASP	-0.446933
USER	6svc_repx	0	LYSA6E	6	A		LYS	GLU	-0.302718
USER	6svc_repx	0	LYSA6F	6	A		LYS	PHE	0.122733
USER	6svc_repx	0	LYSA6G	6	A		LYS	GLY	-0.116032
USER	6svc_repx	0	LYSA6H	6	A		LYS	HIS	0.132537
USER	6svc_repx	0	LYSA6I	6	A		LYS	ILE	0.867794
USER	6svc_repx	0	LYSA6L	6	A		LYS	LEU	-0.0528132
USER	6svc_repx	0	LYSA6M	6	A		LYS	MET	0.0419333
USER	6svc_repx	0	LYSA6N	6	A		LYS	ASN	0.0181871
USER	6svc_repx	0	LYSA6P	6	A		LYS	PRO	1.55662
USER	6svc_repx	0	LYSA6Q	6	A		LYS	GLN	1.5985
USER	6svc_repx	0	LYSA6R	6	A		LYS	ARG	0.265246
USER	6svc_repx	0	LYSA6S	6	A		LYS	SER	0.236506
USER	6svc_repx	0	LYSA6T	6	A		LYS	THR	0.937535
USER	6svc_repx	0	LYSA6V	6	A		LYS	VAL	1.23068
USER	6svc_repx	0	LYSA6W	6	A		LYS	TRP	0.097742
USER	6svc_repx	0	LYSA6Y	6	A		LYS	TYR	0.141365
USER	6svc_repx	0	LEUA7A	7	A		LEU	ALA	2.7525
USER	6svc_repx	0	LEUA7C	7	A		LEU	CYS	2.60378
USER	6svc_repx	0	LEUA7D	7	A		LEU	ASP	3.529
USER	6svc_repx	0	LEUA7E	7	A		LEU	GLU	2.41375
USER	6svc_repx	0	LEUA7F	7	A		LEU	PHE	2.14392
USER	6svc_repx	0	LEUA7G	7	A		LEU	GLY	4.32976
USER	6svc_repx	0	LEUA7H	7	A		LEU	HIS	2.835
USER	6svc_repx	0	LEUA7I	7	A		LEU	ILE	2.05336
USER	6svc_repx	0	LEUA7K	7	A		LEU	LYS	3.37187
USER	6svc_repx	0	LEUA7M	7	A		LEU	MET	0.670962
USER	6svc_repx	0	LEUA7N	7	A		LEU	ASN	3.60707
USER	6svc_repx	0	LEUA7P	7	A		LEU	PRO	2.63953
USER	6svc_repx	0	LEUA7Q	7	A		LEU	GLN	2.42765
USER	6svc_repx	0	LEUA7R	7	A		LEU	ARG	3.99608
USER	6svc_repx	0	LEUA7S	7	A		LEU	SER	4.0279
USER	6svc_repx	0	LEUA7T	7	A		LEU	THR	3.15149
USER	6svc_repx	0	LEUA7V	7	A		LEU	VAL	2.3459
USER	6svc_repx	0	LEUA7W	7	A		LEU	TRP	4.12517
USER	6svc_repx	0	LEUA7Y	7	A		LEU	TYR	2.29824
USER	6svc_repx	0	PROA8A	8	A		PRO	ALA	2.50068
USER	6svc_repx	0	PROA8C	8	A		PRO	CYS	2.76915
USER	6svc_repx	0	PROA8D	8	A		PRO	ASP	2.79808
USER	6svc_repx	0	PROA8E	8	A		PRO	GLU	2.63436
USER	6svc_repx	0	PROA8F	8	A		PRO	PHE	2.2832
USER	6svc_repx	0	PROA8G	8	A		PRO	GLY	2.51356
USER	6svc_repx	0	PROA8H	8	A		PRO	HIS	2.98351
USER	6svc_repx	0	PROA8I	8	A		PRO	ILE	2.06872
USER	6svc_repx	0	PROA8K	8	A		PRO	LYS	2.19804
USER	6svc_repx	0	PROA8L	8	A		PRO	LEU	1.63559
USER	6svc_repx	0	PROA8M	8	A		PRO	MET	1.53817
USER	6svc_repx	0	PROA8N	8	A		PRO	ASN	2.72804
USER	6svc_repx	0	PROA8Q	8	A		PRO	GLN	2.67109
USER	6svc_repx	0	PROA8R	8	A		PRO	ARG	2.42272
USER	6svc_repx	0	PROA8S	8	A		PRO	SER	2.51639
USER	6svc_repx	0	PROA8T	8	A		PRO	THR	3.21133
USER	6svc_repx	0	PROA8V	8	A		PRO	VAL	2.25327
USER	6svc_repx	0	PROA8W	8	A		PRO	TRP	2.64547
USER	6svc_repx	0	PROA8Y	8	A		PRO	TYR	2.49642
USER	6svc_repx	0	PROA9A	9	A		PRO	ALA	0.992761
USER	6svc_repx	0	PROA9C	9	A		PRO	CYS	0.938368
USER	6svc_repx	0	PROA9D	9	A		PRO	ASP	0.76957
USER	6svc_repx	0	PROA9E	9	A		PRO	GLU	0.886416
USER	6svc_repx	0	PROA9F	9	A		PRO	PHE	0.824701
USER	6svc_repx	0	PROA9G	9	A		PRO	GLY	1.184
USER	6svc_repx	0	PROA9H	9	A		PRO	HIS	0.990175
USER	6svc_repx	0	PROA9I	9	A		PRO	ILE	0.775649
USER	6svc_repx	0	PROA9K	9	A		PRO	LYS	0.845477
USER	6svc_repx	0	PROA9L	9	A		PRO	LEU	0.87488
USER	6svc_repx	0	PROA9M	9	A		PRO	MET	0.979802
USER	6svc_repx	0	PROA9N	9	A		PRO	ASN	0.911473
USER	6svc_repx	0	PROA9Q	9	A		PRO	GLN	0.890746
USER	6svc_repx	0	PROA9R	9	A		PRO	ARG	0.888195
USER	6svc_repx	0	PROA9S	9	A		PRO	SER	1.07913
USER	6svc_repx	0	PROA9T	9	A		PRO	THR	0.789035
USER	6svc_repx	0	PROA9V	9	A		PRO	VAL	0.828157
USER	6svc_repx	0	PROA9W	9	A		PRO	TRP	0.74231
USER	6svc_repx	0	PROA9Y	9	A		PRO	TYR	0.823678
USER	6svc_repx	0	GLYA10A	10	A		GLY	ALA	2.66857
USER	6svc_repx	0	GLYA10C	10	A		GLY	CYS	2.80331
USER	6svc_repx	0	GLYA10D	10	A		GLY	ASP	3.13232
USER	6svc_repx	0	GLYA10E	10	A		GLY	GLU	3.30376
USER	6svc_repx	0	GLYA10F	10	A		GLY	PHE	2.69585
USER	6svc_repx	0	GLYA10H	10	A		GLY	HIS	3.37862
USER	6svc_repx	0	GLYA10I	10	A		GLY	ILE	4.60683
USER	6svc_repx	0	GLYA10K	10	A		GLY	LYS	2.87124
USER	6svc_repx	0	GLYA10L	10	A		GLY	LEU	2.91192
USER	6svc_repx	0	GLYA10M	10	A		GLY	MET	2.69105
USER	6svc_repx	0	GLYA10N	10	A		GLY	ASN	2.85528
USER	6svc_repx	0	GLYA10P	10	A		GLY	PRO	5.4479
USER	6svc_repx	0	GLYA10Q	10	A		GLY	GLN	3.26397
USER	6svc_repx	0	GLYA10R	10	A		GLY	ARG	2.92317
USER	6svc_repx	0	GLYA10S	10	A		GLY	SER	4.19683
USER	6svc_repx	0	GLYA10T	10	A		GLY	THR	4.47219
USER	6svc_repx	0	GLYA10V	10	A		GLY	VAL	3.84914
USER	6svc_repx	0	GLYA10W	10	A		GLY	TRP	2.69636
USER	6svc_repx	0	GLYA10Y	10	A		GLY	TYR	2.75912
USER	6svc_repx	0	TRPA11A	11	A		TRP	ALA	3.28054
USER	6svc_repx	0	TRPA11C	11	A		TRP	CYS	2.73418
USER	6svc_repx	0	TRPA11D	11	A		TRP	ASP	4.1501
USER	6svc_repx	0	TRPA11E	11	A		TRP	GLU	3.76379
USER	6svc_repx	0	TRPA11F	11	A		TRP	PHE	0.0953709
USER	6svc_repx	0	TRPA11G	11	A		TRP	GLY	4.99649
USER	6svc_repx	0	TRPA11H	11	A		TRP	HIS	2.53457
USER	6svc_repx	0	TRPA11I	11	A		TRP	ILE	2.02177
USER	6svc_repx	0	TRPA11K	11	A		TRP	LYS	2.52308
USER	6svc_repx	0	TRPA11L	11	A		TRP	LEU	1.75873
USER	6svc_repx	0	TRPA11M	11	A		TRP	MET	0.498211
USER	6svc_repx	0	TRPA11N	11	A		TRP	ASN	4.10193
USER	6svc_repx	0	TRPA11P	11	A		TRP	PRO	2.40984
USER	6svc_repx	0	TRPA11Q	11	A		TRP	GLN	3.16176
USER	6svc_repx	0	TRPA11R	11	A		TRP	ARG	2.94417
USER	6svc_repx	0	TRPA11S	11	A		TRP	SER	4.14659
USER	6svc_repx	0	TRPA11T	11	A		TRP	THR	3.15273
USER	6svc_repx	0	TRPA11V	11	A		TRP	VAL	1.74587
USER	6svc_repx	0	TRPA11Y	11	A		TRP	TYR	0.133437
USER	6svc_repx	0	GLUA12A	12	A		GLU	ALA	0.628416
USER	6svc_repx	0	GLUA12C	12	A		GLU	CYS	0.381257
USER	6svc_repx	0	GLUA12D	12	A		GLU	ASP	0.00700351
USER	6svc_repx	0	GLUA12F	12	A		GLU	PHE	-0.249045
USER	6svc_repx	0	GLUA12G	12	A		GLU	GLY	1.558
USER	6svc_repx	0	GLUA12H	12	A		GLU	HIS	-0.228612
USER	6svc_repx	0	GLUA12I	12	A		GLU	ILE	-0.860008
USER	6svc_repx	0	GLUA12K	12	A		GLU	LYS	-0.206201
USER	6svc_repx	0	GLUA12L	12	A		GLU	LEU	-0.692782
USER	6svc_repx	0	GLUA12M	12	A		GLU	MET	-0.702455
USER	6svc_repx	0	GLUA12N	12	A		GLU	ASN	0.188484
USER	6svc_repx	0	GLUA12P	12	A		GLU	PRO	2.8435
USER	6svc_repx	0	GLUA12Q	12	A		GLU	GLN	-0.38636
USER	6svc_repx	0	GLUA12R	12	A		GLU	ARG	-0.426825
USER	6svc_repx	0	GLUA12S	12	A		GLU	SER	0.549379
USER	6svc_repx	0	GLUA12T	12	A		GLU	THR	-0.100933
USER	6svc_repx	0	GLUA12V	12	A		GLU	VAL	-0.131869
USER	6svc_repx	0	GLUA12W	12	A		GLU	TRP	0.112852
USER	6svc_repx	0	GLUA12Y	12	A		GLU	TYR	-0.123761
USER	6svc_repx	0	LYSA13A	13	A		LYS	ALA	0.553158
USER	6svc_repx	0	LYSA13C	13	A		LYS	CYS	0.241954
USER	6svc_repx	0	LYSA13D	13	A		LYS	ASP	0.728345
USER	6svc_repx	0	LYSA13E	13	A		LYS	GLU	-0.0606306
USER	6svc_repx	0	LYSA13F	13	A		LYS	PHE	-0.503685
USER	6svc_repx	0	LYSA13G	13	A		LYS	GLY	1.30094
USER	6svc_repx	0	LYSA13H	13	A		LYS	HIS	0.550594
USER	6svc_repx	0	LYSA13I	13	A		LYS	ILE	-0.161021
USER	6svc_repx	0	LYSA13L	13	A		LYS	LEU	-0.875427
USER	6svc_repx	0	LYSA13M	13	A		LYS	MET	-0.965076
USER	6svc_repx	0	LYSA13N	13	A		LYS	ASN	0.734033
USER	6svc_repx	0	LYSA13P	13	A		LYS	PRO	-0.703183
USER	6svc_repx	0	LYSA13Q	13	A		LYS	GLN	0.421078
USER	6svc_repx	0	LYSA13R	13	A		LYS	ARG	0.535059
USER	6svc_repx	0	LYSA13S	13	A		LYS	SER	1.18717
USER	6svc_repx	0	LYSA13T	13	A		LYS	THR	0.752141
USER	6svc_repx	0	LYSA13V	13	A		LYS	VAL	0.331359
USER	6svc_repx	0	LYSA13W	13	A		LYS	TRP	0.38514
USER	6svc_repx	0	LYSA13Y	13	A		LYS	TYR	-0.223575
USER	6svc_repx	0	ARGA14A	14	A		ARG	ALA	1.60099
USER	6svc_repx	0	ARGA14C	14	A		ARG	CYS	1.03078
USER	6svc_repx	0	ARGA14D	14	A		ARG	ASP	2.06555
USER	6svc_repx	0	ARGA14E	14	A		ARG	GLU	1.32009
USER	6svc_repx	0	ARGA14F	14	A		ARG	PHE	-0.321134
USER	6svc_repx	0	ARGA14G	14	A		ARG	GLY	1.67839
USER	6svc_repx	0	ARGA14H	14	A		ARG	HIS	2.41611
USER	6svc_repx	0	ARGA14I	14	A		ARG	ILE	1.32732
USER	6svc_repx	0	ARGA14K	14	A		ARG	LYS	-0.348941
USER	6svc_repx	0	ARGA14L	14	A		ARG	LEU	-0.256683
USER	6svc_repx	0	ARGA14M	14	A		ARG	MET	-0.23858
USER	6svc_repx	0	ARGA14N	14	A		ARG	ASN	1.40331
USER	6svc_repx	0	ARGA14P	14	A		ARG	PRO	4.07503
USER	6svc_repx	0	ARGA14Q	14	A		ARG	GLN	0.954985
USER	6svc_repx	0	ARGA14S	14	A		ARG	SER	1.31363
USER	6svc_repx	0	ARGA14T	14	A		ARG	THR	0.874973
USER	6svc_repx	0	ARGA14V	14	A		ARG	VAL	2.38698
USER	6svc_repx	0	ARGA14W	14	A		ARG	TRP	1.65247
USER	6svc_repx	0	ARGA14Y	14	A		ARG	TYR	-0.287555
USER	6svc_repx	0	META15A	15	A		MET	ALA	1.26149
USER	6svc_repx	0	META15C	15	A		MET	CYS	1.16305
USER	6svc_repx	0	META15D	15	A		MET	ASP	1.73964
USER	6svc_repx	0	META15E	15	A		MET	GLU	0.942478
USER	6svc_repx	0	META15F	15	A		MET	PHE	-0.131678
USER	6svc_repx	0	META15G	15	A		MET	GLY	1.71848
USER	6svc_repx	0	META15H	15	A		MET	HIS	0.919961
USER	6svc_repx	0	META15I	15	A		MET	ILE	0.0169693
USER	6svc_repx	0	META15K	15	A		MET	LYS	0.587232
USER	6svc_repx	0	META15L	15	A		MET	LEU	0.261944
USER	6svc_repx	0	META15N	15	A		MET	ASN	1.76889
USER	6svc_repx	0	META15P	15	A		MET	PRO	2.34037
USER	6svc_repx	0	META15Q	15	A		MET	GLN	0.710614
USER	6svc_repx	0	META15R	15	A		MET	ARG	0.90254
USER	6svc_repx	0	META15S	15	A		MET	SER	1.48143
USER	6svc_repx	0	META15T	15	A		MET	THR	0.878344
USER	6svc_repx	0	META15V	15	A		MET	VAL	0.524165
USER	6svc_repx	0	META15W	15	A		MET	TRP	0.826895
USER	6svc_repx	0	META15Y	15	A		MET	TYR	0.142921
USER	6svc_repx	0	SERA16A	16	A		SER	ALA	-0.332795
USER	6svc_repx	0	SERA16C	16	A		SER	CYS	-0.454223
USER	6svc_repx	0	SERA16D	16	A		SER	ASP	-0.886501
USER	6svc_repx	0	SERA16E	16	A		SER	GLU	-0.973469
USER	6svc_repx	0	SERA16F	16	A		SER	PHE	-1.13096
USER	6svc_repx	0	SERA16G	16	A		SER	GLY	0.386841
USER	6svc_repx	0	SERA16H	16	A		SER	HIS	-0.822431
USER	6svc_repx	0	SERA16I	16	A		SER	ILE	1.01435
USER	6svc_repx	0	SERA16K	16	A		SER	LYS	-1.2013
USER	6svc_repx	0	SERA16L	16	A		SER	LEU	-1.12808
USER	6svc_repx	0	SERA16M	16	A		SER	MET	-1.4175
USER	6svc_repx	0	SERA16N	16	A		SER	ASN	-0.861049
USER	6svc_repx	0	SERA16P	16	A		SER	PRO	6.00998
USER	6svc_repx	0	SERA16Q	16	A		SER	GLN	-0.95286
USER	6svc_repx	0	SERA16R	16	A		SER	ARG	-0.996212
USER	6svc_repx	0	SERA16T	16	A		SER	THR	0.729199
USER	6svc_repx	0	SERA16V	16	A		SER	VAL	0.849411
USER	6svc_repx	0	SERA16W	16	A		SER	TRP	-0.773674
USER	6svc_repx	0	SERA16Y	16	A		SER	TYR	-0.96199
USER	6svc_repx	0	ARGA17A	17	A		ARG	ALA	0.111243
USER	6svc_repx	0	ARGA17C	17	A		ARG	CYS	0.110322
USER	6svc_repx	0	ARGA17D	17	A		ARG	ASP	-1.10022
USER	6svc_repx	0	ARGA17E	17	A		ARG	GLU	-0.81377
USER	6svc_repx	0	ARGA17F	17	A		ARG	PHE	-0.215994
USER	6svc_repx	0	ARGA17G	17	A		ARG	GLY	-0.561437
USER	6svc_repx	0	ARGA17H	17	A		ARG	HIS	0.0181108
USER	6svc_repx	0	ARGA17I	17	A		ARG	ILE	-0.093219
USER	6svc_repx	0	ARGA17K	17	A		ARG	LYS	-0.110817
USER	6svc_repx	0	ARGA17L	17	A		ARG	LEU	-0.0757529
USER	6svc_repx	0	ARGA17M	17	A		ARG	MET	-0.494539
USER	6svc_repx	0	ARGA17N	17	A		ARG	ASN	-0.444755
USER	6svc_repx	0	ARGA17P	17	A		ARG	PRO	-1.05172
USER	6svc_repx	0	ARGA17Q	17	A		ARG	GLN	-0.329891
USER	6svc_repx	0	ARGA17S	17	A		ARG	SER	-0.259078
USER	6svc_repx	0	ARGA17T	17	A		ARG	THR	0.151834
USER	6svc_repx	0	ARGA17V	17	A		ARG	VAL	0.136902
USER	6svc_repx	0	ARGA17W	17	A		ARG	TRP	-0.509267
USER	6svc_repx	0	ARGA17Y	17	A		ARG	TYR	-0.221338
USER	6svc_repx	0	ASNA18A	18	A		ASN	ALA	0.0117755
USER	6svc_repx	0	ASNA18C	18	A		ASN	CYS	0.0287286
USER	6svc_repx	0	ASNA18D	18	A		ASN	ASP	-1.75643
USER	6svc_repx	0	ASNA18E	18	A		ASN	GLU	-0.418773
USER	6svc_repx	0	ASNA18F	18	A		ASN	PHE	-0.114014
USER	6svc_repx	0	ASNA18G	18	A		ASN	GLY	-1.31251
USER	6svc_repx	0	ASNA18H	18	A		ASN	HIS	0.0786825
USER	6svc_repx	0	ASNA18I	18	A		ASN	ILE	-0.212792
USER	6svc_repx	0	ASNA18K	18	A		ASN	LYS	-0.0363158
USER	6svc_repx	0	ASNA18L	18	A		ASN	LEU	0.0643812
USER	6svc_repx	0	ASNA18M	18	A		ASN	MET	-0.228709
USER	6svc_repx	0	ASNA18P	18	A		ASN	PRO	1.72983
USER	6svc_repx	0	ASNA18Q	18	A		ASN	GLN	-0.544187
USER	6svc_repx	0	ASNA18R	18	A		ASN	ARG	-1.72715
USER	6svc_repx	0	ASNA18S	18	A		ASN	SER	0.124804
USER	6svc_repx	0	ASNA18T	18	A		ASN	THR	0.0175192
USER	6svc_repx	0	ASNA18V	18	A		ASN	VAL	0.0269213
USER	6svc_repx	0	ASNA18W	18	A		ASN	TRP	-0.0268375
USER	6svc_repx	0	ASNA18Y	18	A		ASN	TYR	-0.0574969
USER	6svc_repx	0	SERA19A	19	A		SER	ALA	-0.0213816
USER	6svc_repx	0	SERA19C	19	A		SER	CYS	0.168257
USER	6svc_repx	0	SERA19D	19	A		SER	ASP	-0.164869
USER	6svc_repx	0	SERA19E	19	A		SER	GLU	-0.312875
USER	6svc_repx	0	SERA19F	19	A		SER	PHE	0.0599424
USER	6svc_repx	0	SERA19G	19	A		SER	GLY	0.594152
USER	6svc_repx	0	SERA19H	19	A		SER	HIS	0.188121
USER	6svc_repx	0	SERA19I	19	A		SER	ILE	-0.494637
USER	6svc_repx	0	SERA19K	19	A		SER	LYS	-0.474525
USER	6svc_repx	0	SERA19L	19	A		SER	LEU	-0.501422
USER	6svc_repx	0	SERA19M	19	A		SER	MET	-0.79299
USER	6svc_repx	0	SERA19N	19	A		SER	ASN	0.0232705
USER	6svc_repx	0	SERA19P	19	A		SER	PRO	1.3738
USER	6svc_repx	0	SERA19Q	19	A		SER	GLN	-0.0859481
USER	6svc_repx	0	SERA19R	19	A		SER	ARG	-0.70127
USER	6svc_repx	0	SERA19T	19	A		SER	THR	0.453583
USER	6svc_repx	0	SERA19V	19	A		SER	VAL	-0.0842901
USER	6svc_repx	0	SERA19W	19	A		SER	TRP	-0.0118683
USER	6svc_repx	0	SERA19Y	19	A		SER	TYR	-0.0131327
USER	6svc_repx	0	GLYA20A	20	A		GLY	ALA	2.41598
USER	6svc_repx	0	GLYA20C	20	A		GLY	CYS	2.54544
USER	6svc_repx	0	GLYA20D	20	A		GLY	ASP	2.40139
USER	6svc_repx	0	GLYA20E	20	A		GLY	GLU	2.3655
USER	6svc_repx	0	GLYA20F	20	A		GLY	PHE	1.9332
USER	6svc_repx	0	GLYA20H	20	A		GLY	HIS	1.91219
USER	6svc_repx	0	GLYA20I	20	A		GLY	ILE	2.91765
USER	6svc_repx	0	GLYA20K	20	A		GLY	LYS	1.34208
USER	6svc_repx	0	GLYA20L	20	A		GLY	LEU	1.4853
USER	6svc_repx	0	GLYA20M	20	A		GLY	MET	1.59833
USER	6svc_repx	0	GLYA20N	20	A		GLY	ASN	1.79273
USER	6svc_repx	0	GLYA20P	20	A		GLY	PRO	6.42744
USER	6svc_repx	0	GLYA20Q	20	A		GLY	GLN	1.65323
USER	6svc_repx	0	GLYA20R	20	A		GLY	ARG	2.24188
USER	6svc_repx	0	GLYA20S	20	A		GLY	SER	2.2687
USER	6svc_repx	0	GLYA20T	20	A		GLY	THR	3.0448
USER	6svc_repx	0	GLYA20V	20	A		GLY	VAL	3.39519
USER	6svc_repx	0	GLYA20W	20	A		GLY	TRP	2.17895
USER	6svc_repx	0	GLYA20Y	20	A		GLY	TYR	2.16821
USER	6svc_repx	0	ARGA21A	21	A		ARG	ALA	0.968501
USER	6svc_repx	0	ARGA21C	21	A		ARG	CYS	0.628741
USER	6svc_repx	0	ARGA21D	21	A		ARG	ASP	1.24443
USER	6svc_repx	0	ARGA21E	21	A		ARG	GLU	0.420501
USER	6svc_repx	0	ARGA21F	21	A		ARG	PHE	0.503538
USER	6svc_repx	0	ARGA21G	21	A		ARG	GLY	1.80519
USER	6svc_repx	0	ARGA21H	21	A		ARG	HIS	0.773761
USER	6svc_repx	0	ARGA21I	21	A		ARG	ILE	-0.653819
USER	6svc_repx	0	ARGA21K	21	A		ARG	LYS	-0.23697
USER	6svc_repx	0	ARGA21L	21	A		ARG	LEU	-0.437484
USER	6svc_repx	0	ARGA21M	21	A		ARG	MET	0.0446805
USER	6svc_repx	0	ARGA21N	21	A		ARG	ASN	1.20423
USER	6svc_repx	0	ARGA21P	21	A		ARG	PRO	2.61745
USER	6svc_repx	0	ARGA21Q	21	A		ARG	GLN	0.0784832
USER	6svc_repx	0	ARGA21S	21	A		ARG	SER	1.16145
USER	6svc_repx	0	ARGA21T	21	A		ARG	THR	0.425111
USER	6svc_repx	0	ARGA21V	21	A		ARG	VAL	-0.18052
USER	6svc_repx	0	ARGA21W	21	A		ARG	TRP	0.555301
USER	6svc_repx	0	ARGA21Y	21	A		ARG	TYR	0.558143
USER	6svc_repx	0	VALA22A	22	A		VAL	ALA	0.375454
USER	6svc_repx	0	VALA22C	22	A		VAL	CYS	0.382367
USER	6svc_repx	0	VALA22D	22	A		VAL	ASP	0.912679
USER	6svc_repx	0	VALA22E	22	A		VAL	GLU	-0.0304958
USER	6svc_repx	0	VALA22F	22	A		VAL	PHE	-0.667434
USER	6svc_repx	0	VALA22G	22	A		VAL	GLY	0.820868
USER	6svc_repx	0	VALA22H	22	A		VAL	HIS	0.800604
USER	6svc_repx	0	VALA22I	22	A		VAL	ILE	-0.599258
USER	6svc_repx	0	VALA22K	22	A		VAL	LYS	-0.63814
USER	6svc_repx	0	VALA22L	22	A		VAL	LEU	-1.05819
USER	6svc_repx	0	VALA22M	22	A		VAL	MET	-0.985471
USER	6svc_repx	0	VALA22N	22	A		VAL	ASN	0.757357
USER	6svc_repx	0	VALA22P	22	A		VAL	PRO	-0.274717
USER	6svc_repx	0	VALA22Q	22	A		VAL	GLN	-0.0193764
USER	6svc_repx	0	VALA22R	22	A		VAL	ARG	-0.165247
USER	6svc_repx	0	VALA22S	22	A		VAL	SER	0.686947
USER	6svc_repx	0	VALA22T	22	A		VAL	THR	0.167922
USER	6svc_repx	0	VALA22W	22	A		VAL	TRP	-0.0773432
USER	6svc_repx	0	VALA22Y	22	A		VAL	TYR	-0.475311
USER	6svc_repx	0	TYRA23A	23	A		TYR	ALA	0.536165
USER	6svc_repx	0	TYRA23C	23	A		TYR	CYS	0.603703
USER	6svc_repx	0	TYRA23D	23	A		TYR	ASP	1.23517
USER	6svc_repx	0	TYRA23E	23	A		TYR	GLU	0.80706
USER	6svc_repx	0	TYRA23F	23	A		TYR	PHE	0.562041
USER	6svc_repx	0	TYRA23G	23	A		TYR	GLY	0.799496
USER	6svc_repx	0	TYRA23H	23	A		TYR	HIS	1.48142
USER	6svc_repx	0	TYRA23I	23	A		TYR	ILE	0.135488
USER	6svc_repx	0	TYRA23K	23	A		TYR	LYS	-0.347832
USER	6svc_repx	0	TYRA23L	23	A		TYR	LEU	0.0972734
USER	6svc_repx	0	TYRA23M	23	A		TYR	MET	-0.218324
USER	6svc_repx	0	TYRA23N	23	A		TYR	ASN	1.34511
USER	6svc_repx	0	TYRA23P	23	A		TYR	PRO	1.84126
USER	6svc_repx	0	TYRA23Q	23	A		TYR	GLN	0.268058
USER	6svc_repx	0	TYRA23R	23	A		TYR	ARG	0.0771307
USER	6svc_repx	0	TYRA23S	23	A		TYR	SER	0.518908
USER	6svc_repx	0	TYRA23T	23	A		TYR	THR	0.745927
USER	6svc_repx	0	TYRA23V	23	A		TYR	VAL	0.399038
USER	6svc_repx	0	TYRA23W	23	A		TYR	TRP	0.410462
USER	6svc_repx	0	TYRA24A	24	A		TYR	ALA	2.47764
USER	6svc_repx	0	TYRA24C	24	A		TYR	CYS	2.30124
USER	6svc_repx	0	TYRA24D	24	A		TYR	ASP	4.17596
USER	6svc_repx	0	TYRA24E	24	A		TYR	GLU	2.98892
USER	6svc_repx	0	TYRA24F	24	A		TYR	PHE	-0.470196
USER	6svc_repx	0	TYRA24G	24	A		TYR	GLY	3.60608
USER	6svc_repx	0	TYRA24H	24	A		TYR	HIS	2.40019
USER	6svc_repx	0	TYRA24I	24	A		TYR	ILE	0.652337
USER	6svc_repx	0	TYRA24K	24	A		TYR	LYS	2.49713
USER	6svc_repx	0	TYRA24L	24	A		TYR	LEU	0.614742
USER	6svc_repx	0	TYRA24M	24	A		TYR	MET	0.44903
USER	6svc_repx	0	TYRA24N	24	A		TYR	ASN	3.08589
USER	6svc_repx	0	TYRA24P	24	A		TYR	PRO	1.74139
USER	6svc_repx	0	TYRA24Q	24	A		TYR	GLN	2.21683
USER	6svc_repx	0	TYRA24R	24	A		TYR	ARG	3.04441
USER	6svc_repx	0	TYRA24S	24	A		TYR	SER	3.49066
USER	6svc_repx	0	TYRA24T	24	A		TYR	THR	2.96561
USER	6svc_repx	0	TYRA24V	24	A		TYR	VAL	1.22974
USER	6svc_repx	0	TYRA24W	24	A		TYR	TRP	0.888599
USER	6svc_repx	0	PHEA25A	25	A		PHE	ALA	1.45845
USER	6svc_repx	0	PHEA25C	25	A		PHE	CYS	0.942866
USER	6svc_repx	0	PHEA25D	25	A		PHE	ASP	1.7074
USER	6svc_repx	0	PHEA25E	25	A		PHE	GLU	0.626124
USER	6svc_repx	0	PHEA25G	25	A		PHE	GLY	2.76968
USER	6svc_repx	0	PHEA25H	25	A		PHE	HIS	1.53301
USER	6svc_repx	0	PHEA25I	25	A		PHE	ILE	0.417456
USER	6svc_repx	0	PHEA25K	25	A		PHE	LYS	0.382171
USER	6svc_repx	0	PHEA25L	25	A		PHE	LEU	0.210082
USER	6svc_repx	0	PHEA25M	25	A		PHE	MET	0.407978
USER	6svc_repx	0	PHEA25N	25	A		PHE	ASN	1.47849
USER	6svc_repx	0	PHEA25P	25	A		PHE	PRO	3.17611
USER	6svc_repx	0	PHEA25Q	25	A		PHE	GLN	0.59216
USER	6svc_repx	0	PHEA25R	25	A		PHE	ARG	0.114641
USER	6svc_repx	0	PHEA25S	25	A		PHE	SER	1.59193
USER	6svc_repx	0	PHEA25T	25	A		PHE	THR	1.35589
USER	6svc_repx	0	PHEA25V	25	A		PHE	VAL	0.25911
USER	6svc_repx	0	PHEA25W	25	A		PHE	TRP	1.38772
USER	6svc_repx	0	PHEA25Y	25	A		PHE	TYR	0.299988
USER	6svc_repx	0	ASNA26A	26	A		ASN	ALA	0.109908
USER	6svc_repx	0	ASNA26C	26	A		ASN	CYS	0.5386
USER	6svc_repx	0	ASNA26D	26	A		ASN	ASP	-0.443553
USER	6svc_repx	0	ASNA26E	26	A		ASN	GLU	0.719198
USER	6svc_repx	0	ASNA26F	26	A		ASN	PHE	0.413955
USER	6svc_repx	0	ASNA26G	26	A		ASN	GLY	1.62719
USER	6svc_repx	0	ASNA26H	26	A		ASN	HIS	1.89861
USER	6svc_repx	0	ASNA26I	26	A		ASN	ILE	1.43139
USER	6svc_repx	0	ASNA26K	26	A		ASN	LYS	0.462086
USER	6svc_repx	0	ASNA26L	26	A		ASN	LEU	-1.29915
USER	6svc_repx	0	ASNA26M	26	A		ASN	MET	-1.08467
USER	6svc_repx	0	ASNA26P	26	A		ASN	PRO	2.00431
USER	6svc_repx	0	ASNA26Q	26	A		ASN	GLN	0.872278
USER	6svc_repx	0	ASNA26R	26	A		ASN	ARG	0.843458
USER	6svc_repx	0	ASNA26S	26	A		ASN	SER	1.76381
USER	6svc_repx	0	ASNA26T	26	A		ASN	THR	1.69362
USER	6svc_repx	0	ASNA26V	26	A		ASN	VAL	1.17165
USER	6svc_repx	0	ASNA26W	26	A		ASN	TRP	9.39212
USER	6svc_repx	0	ASNA26Y	26	A		ASN	TYR	1.11977
USER	6svc_repx	0	HISA27A	27	A		HIS	ALA	-0.233387
USER	6svc_repx	0	HISA27C	27	A		HIS	CYS	-0.140462
USER	6svc_repx	0	HISA27D	27	A		HIS	ASP	-0.618071
USER	6svc_repx	0	HISA27E	27	A		HIS	GLU	-0.403712
USER	6svc_repx	0	HISA27F	27	A		HIS	PHE	-0.305047
USER	6svc_repx	0	HISA27G	27	A		HIS	GLY	-0.105263
USER	6svc_repx	0	HISA27I	27	A		HIS	ILE	-0.320816
USER	6svc_repx	0	HISA27K	27	A		HIS	LYS	-0.548649
USER	6svc_repx	0	HISA27L	27	A		HIS	LEU	-1.14638
USER	6svc_repx	0	HISA27M	27	A		HIS	MET	-1.11537
USER	6svc_repx	0	HISA27N	27	A		HIS	ASN	-0.296663
USER	6svc_repx	0	HISA27P	27	A		HIS	PRO	-2.36807
USER	6svc_repx	0	HISA27Q	27	A		HIS	GLN	-0.310574
USER	6svc_repx	0	HISA27R	27	A		HIS	ARG	-0.337266
USER	6svc_repx	0	HISA27S	27	A		HIS	SER	-0.169611
USER	6svc_repx	0	HISA27T	27	A		HIS	THR	0.194316
USER	6svc_repx	0	HISA27V	27	A		HIS	VAL	-0.070974
USER	6svc_repx	0	HISA27W	27	A		HIS	TRP	0.149731
USER	6svc_repx	0	HISA27Y	27	A		HIS	TYR	-0.708038
USER	6svc_repx	0	ILEA28A	28	A		ILE	ALA	0.11121
USER	6svc_repx	0	ILEA28C	28	A		ILE	CYS	1.51851
USER	6svc_repx	0	ILEA28D	28	A		ILE	ASP	-0.208731
USER	6svc_repx	0	ILEA28E	28	A		ILE	GLU	-0.0108659
USER	6svc_repx	0	ILEA28F	28	A		ILE	PHE	-0.297036
USER	6svc_repx	0	ILEA28G	28	A		ILE	GLY	0.0845977
USER	6svc_repx	0	ILEA28H	28	A		ILE	HIS	-0.19264
USER	6svc_repx	0	ILEA28K	28	A		ILE	LYS	-0.615341
USER	6svc_repx	0	ILEA28L	28	A		ILE	LEU	-0.2366
USER	6svc_repx	0	ILEA28M	28	A		ILE	MET	1.07523
USER	6svc_repx	0	ILEA28N	28	A		ILE	ASN	-0.298787
USER	6svc_repx	0	ILEA28P	28	A		ILE	PRO	1.96774
USER	6svc_repx	0	ILEA28Q	28	A		ILE	GLN	-0.59141
USER	6svc_repx	0	ILEA28R	28	A		ILE	ARG	-0.355265
USER	6svc_repx	0	ILEA28S	28	A		ILE	SER	0.0955132
USER	6svc_repx	0	ILEA28T	28	A		ILE	THR	-0.333191
USER	6svc_repx	0	ILEA28V	28	A		ILE	VAL	-0.0684926
USER	6svc_repx	0	ILEA28W	28	A		ILE	TRP	-0.174651
USER	6svc_repx	0	ILEA28Y	28	A		ILE	TYR	-0.246198
USER	6svc_repx	0	THRA29A	29	A		THR	ALA	-0.180225
USER	6svc_repx	0	THRA29C	29	A		THR	CYS	-0.0901217
USER	6svc_repx	0	THRA29D	29	A		THR	ASP	-0.321149
USER	6svc_repx	0	THRA29E	29	A		THR	GLU	-0.538178
USER	6svc_repx	0	THRA29F	29	A		THR	PHE	-0.962786
USER	6svc_repx	0	THRA29G	29	A		THR	GLY	-0.0568126
USER	6svc_repx	0	THRA29H	29	A		THR	HIS	-0.298894
USER	6svc_repx	0	THRA29I	29	A		THR	ILE	-1.05861
USER	6svc_repx	0	THRA29K	29	A		THR	LYS	-0.749048
USER	6svc_repx	0	THRA29L	29	A		THR	LEU	-0.73781
USER	6svc_repx	0	THRA29M	29	A		THR	MET	-0.535165
USER	6svc_repx	0	THRA29N	29	A		THR	ASN	-0.522752
USER	6svc_repx	0	THRA29P	29	A		THR	PRO	0.833396
USER	6svc_repx	0	THRA29Q	29	A		THR	GLN	-0.642984
USER	6svc_repx	0	THRA29R	29	A		THR	ARG	-1.65668
USER	6svc_repx	0	THRA29S	29	A		THR	SER	-0.101885
USER	6svc_repx	0	THRA29V	29	A		THR	VAL	-0.370204
USER	6svc_repx	0	THRA29W	29	A		THR	TRP	-0.475477
USER	6svc_repx	0	THRA29Y	29	A		THR	TYR	-0.893314
USER	6svc_repx	0	ASNA30A	30	A		ASN	ALA	1.12467
USER	6svc_repx	0	ASNA30C	30	A		ASN	CYS	0.944188
USER	6svc_repx	0	ASNA30D	30	A		ASN	ASP	0.109373
USER	6svc_repx	0	ASNA30E	30	A		ASN	GLU	0.216748
USER	6svc_repx	0	ASNA30F	30	A		ASN	PHE	-0.0601886
USER	6svc_repx	0	ASNA30G	30	A		ASN	GLY	0.243222
USER	6svc_repx	0	ASNA30H	30	A		ASN	HIS	0.49608
USER	6svc_repx	0	ASNA30I	30	A		ASN	ILE	1.7687
USER	6svc_repx	0	ASNA30K	30	A		ASN	LYS	0.0550427
USER	6svc_repx	0	ASNA30L	30	A		ASN	LEU	0.133517
USER	6svc_repx	0	ASNA30M	30	A		ASN	MET	0.118484
USER	6svc_repx	0	ASNA30P	30	A		ASN	PRO	4.18829
USER	6svc_repx	0	ASNA30Q	30	A		ASN	GLN	0.244349
USER	6svc_repx	0	ASNA30R	30	A		ASN	ARG	0.314301
USER	6svc_repx	0	ASNA30S	30	A		ASN	SER	0.651709
USER	6svc_repx	0	ASNA30T	30	A		ASN	THR	1.1532
USER	6svc_repx	0	ASNA30V	30	A		ASN	VAL	2.3997
USER	6svc_repx	0	ASNA30W	30	A		ASN	TRP	0.271793
USER	6svc_repx	0	ASNA30Y	30	A		ASN	TYR	0.0176295
USER	6svc_repx	0	ALAA31C	31	A		ALA	CYS	-0.0724175
USER	6svc_repx	0	ALAA31D	31	A		ALA	ASP	0.626975
USER	6svc_repx	0	ALAA31E	31	A		ALA	GLU	0.169127
USER	6svc_repx	0	ALAA31F	31	A		ALA	PHE	-0.145736
USER	6svc_repx	0	ALAA31G	31	A		ALA	GLY	0.662959
USER	6svc_repx	0	ALAA31H	31	A		ALA	HIS	0.205591
USER	6svc_repx	0	ALAA31I	31	A		ALA	ILE	-0.0102035
USER	6svc_repx	0	ALAA31K	31	A		ALA	LYS	-0.573118
USER	6svc_repx	0	ALAA31L	31	A		ALA	LEU	-0.220656
USER	6svc_repx	0	ALAA31M	31	A		ALA	MET	-0.594819
USER	6svc_repx	0	ALAA31N	31	A		ALA	ASN	-0.228023
USER	6svc_repx	0	ALAA31P	31	A		ALA	PRO	4.96972
USER	6svc_repx	0	ALAA31Q	31	A		ALA	GLN	-0.296494
USER	6svc_repx	0	ALAA31R	31	A		ALA	ARG	-1.12483
USER	6svc_repx	0	ALAA31S	31	A		ALA	SER	-0.230799
USER	6svc_repx	0	ALAA31T	31	A		ALA	THR	0.0972116
USER	6svc_repx	0	ALAA31V	31	A		ALA	VAL	0.437547
USER	6svc_repx	0	ALAA31W	31	A		ALA	TRP	0.0840718
USER	6svc_repx	0	ALAA31Y	31	A		ALA	TYR	-0.0778081
USER	6svc_repx	0	SERA32A	32	A		SER	ALA	0.0236682
USER	6svc_repx	0	SERA32C	32	A		SER	CYS	-0.361899
USER	6svc_repx	0	SERA32D	32	A		SER	ASP	0.106185
USER	6svc_repx	0	SERA32E	32	A		SER	GLU	-0.74594
USER	6svc_repx	0	SERA32F	32	A		SER	PHE	0.0219408
USER	6svc_repx	0	SERA32G	32	A		SER	GLY	0.470841
USER	6svc_repx	0	SERA32H	32	A		SER	HIS	-0.201509
USER	6svc_repx	0	SERA32I	32	A		SER	ILE	-1.21898
USER	6svc_repx	0	SERA32K	32	A		SER	LYS	-0.948082
USER	6svc_repx	0	SERA32L	32	A		SER	LEU	-1.37396
USER	6svc_repx	0	SERA32M	32	A		SER	MET	-1.42666
USER	6svc_repx	0	SERA32N	32	A		SER	ASN	-0.286193
USER	6svc_repx	0	SERA32P	32	A		SER	PRO	1.43311
USER	6svc_repx	0	SERA32Q	32	A		SER	GLN	-0.625519
USER	6svc_repx	0	SERA32R	32	A		SER	ARG	-1.12922
USER	6svc_repx	0	SERA32T	32	A		SER	THR	-0.542011
USER	6svc_repx	0	SERA32V	32	A		SER	VAL	-0.831367
USER	6svc_repx	0	SERA32W	32	A		SER	TRP	-0.0628612
USER	6svc_repx	0	SERA32Y	32	A		SER	TYR	-0.0104129
USER	6svc_repx	0	GLNA33A	33	A		GLN	ALA	1.28054
USER	6svc_repx	0	GLNA33C	33	A		GLN	CYS	-0.332268
USER	6svc_repx	0	GLNA33D	33	A		GLN	ASP	-0.77528
USER	6svc_repx	0	GLNA33E	33	A		GLN	GLU	-0.0803509
USER	6svc_repx	0	GLNA33F	33	A		GLN	PHE	-0.643451
USER	6svc_repx	0	GLNA33G	33	A		GLN	GLY	-0.0185243
USER	6svc_repx	0	GLNA33H	33	A		GLN	HIS	0.224273
USER	6svc_repx	0	GLNA33I	33	A		GLN	ILE	-1.30914
USER	6svc_repx	0	GLNA33K	33	A		GLN	LYS	-0.504181
USER	6svc_repx	0	GLNA33L	33	A		GLN	LEU	-0.0627411
USER	6svc_repx	0	GLNA33M	33	A		GLN	MET	-0.45103
USER	6svc_repx	0	GLNA33N	33	A		GLN	ASN	-0.630885
USER	6svc_repx	0	GLNA33P	33	A		GLN	PRO	-0.229731
USER	6svc_repx	0	GLNA33R	33	A		GLN	ARG	-0.0654477
USER	6svc_repx	0	GLNA33S	33	A		GLN	SER	0.0755536
USER	6svc_repx	0	GLNA33T	33	A		GLN	THR	-0.658885
USER	6svc_repx	0	GLNA33V	33	A		GLN	VAL	-0.408095
USER	6svc_repx	0	GLNA33W	33	A		GLN	TRP	-0.711593
USER	6svc_repx	0	GLNA33Y	33	A		GLN	TYR	-0.522152
USER	6svc_repx	0	PHEA34A	34	A		PHE	ALA	0.180537
USER	6svc_repx	0	PHEA34C	34	A		PHE	CYS	0.190805
USER	6svc_repx	0	PHEA34D	34	A		PHE	ASP	0.358114
USER	6svc_repx	0	PHEA34E	34	A		PHE	GLU	0.438036
USER	6svc_repx	0	PHEA34G	34	A		PHE	GLY	0.122219
USER	6svc_repx	0	PHEA34H	34	A		PHE	HIS	0.399563
USER	6svc_repx	0	PHEA34I	34	A		PHE	ILE	0.769494
USER	6svc_repx	0	PHEA34K	34	A		PHE	LYS	0.393681
USER	6svc_repx	0	PHEA34L	34	A		PHE	LEU	0.522555
USER	6svc_repx	0	PHEA34M	34	A		PHE	MET	0.15317
USER	6svc_repx	0	PHEA34N	34	A		PHE	ASN	0.412159
USER	6svc_repx	0	PHEA34P	34	A		PHE	PRO	1.96474
USER	6svc_repx	0	PHEA34Q	34	A		PHE	GLN	0.382988
USER	6svc_repx	0	PHEA34R	34	A		PHE	ARG	0.0934401
USER	6svc_repx	0	PHEA34S	34	A		PHE	SER	0.492468
USER	6svc_repx	0	PHEA34T	34	A		PHE	THR	0.516937
USER	6svc_repx	0	PHEA34V	34	A		PHE	VAL	0.616942
USER	6svc_repx	0	PHEA34W	34	A		PHE	TRP	-0.221349
USER	6svc_repx	0	PHEA34Y	34	A		PHE	TYR	0.209612
USER	6svc_repx	0	GLUA35A	35	A		GLU	ALA	0.474425
USER	6svc_repx	0	GLUA35C	35	A		GLU	CYS	0.197896
USER	6svc_repx	0	GLUA35D	35	A		GLU	ASP	-0.475988
USER	6svc_repx	0	GLUA35F	35	A		GLU	PHE	0.412684
USER	6svc_repx	0	GLUA35G	35	A		GLU	GLY	0.258973
USER	6svc_repx	0	GLUA35H	35	A		GLU	HIS	0.914285
USER	6svc_repx	0	GLUA35I	35	A		GLU	ILE	1.1364
USER	6svc_repx	0	GLUA35K	35	A		GLU	LYS	0.340387
USER	6svc_repx	0	GLUA35L	35	A		GLU	LEU	1.01021
USER	6svc_repx	0	GLUA35M	35	A		GLU	MET	0.30853
USER	6svc_repx	0	GLUA35N	35	A		GLU	ASN	-0.148913
USER	6svc_repx	0	GLUA35P	35	A		GLU	PRO	2.4317
USER	6svc_repx	0	GLUA35Q	35	A		GLU	GLN	0.10545
USER	6svc_repx	0	GLUA35R	35	A		GLU	ARG	-0.0884463
USER	6svc_repx	0	GLUA35S	35	A		GLU	SER	-0.0415371
USER	6svc_repx	0	GLUA35T	35	A		GLU	THR	0.349166
USER	6svc_repx	0	GLUA35V	35	A		GLU	VAL	0.936725
USER	6svc_repx	0	GLUA35W	35	A		GLU	TRP	0.675158
USER	6svc_repx	0	GLUA35Y	35	A		GLU	TYR	0.0868902
USER	6svc_repx	0	ARGA36A	36	A		ARG	ALA	0.96006
USER	6svc_repx	0	ARGA36C	36	A		ARG	CYS	0.979219
USER	6svc_repx	0	ARGA36D	36	A		ARG	ASP	-0.140942
USER	6svc_repx	0	ARGA36E	36	A		ARG	GLU	0.118946
USER	6svc_repx	0	ARGA36F	36	A		ARG	PHE	0.115964
USER	6svc_repx	0	ARGA36G	36	A		ARG	GLY	1.17011
USER	6svc_repx	0	ARGA36H	36	A		ARG	HIS	0.457351
USER	6svc_repx	0	ARGA36I	36	A		ARG	ILE	0.742834
USER	6svc_repx	0	ARGA36K	36	A		ARG	LYS	-0.0178125
USER	6svc_repx	0	ARGA36L	36	A		ARG	LEU	0.0153997
USER	6svc_repx	0	ARGA36M	36	A		ARG	MET	-0.575688
USER	6svc_repx	0	ARGA36N	36	A		ARG	ASN	0.269357
USER	6svc_repx	0	ARGA36P	36	A		ARG	PRO	0.152967
USER	6svc_repx	0	ARGA36Q	36	A		ARG	GLN	0.241992
USER	6svc_repx	0	ARGA36S	36	A		ARG	SER	1.03613
USER	6svc_repx	0	ARGA36T	36	A		ARG	THR	1.07883
USER	6svc_repx	0	ARGA36V	36	A		ARG	VAL	0.987356
USER	6svc_repx	0	ARGA36W	36	A		ARG	TRP	0.0884592
USER	6svc_repx	0	ARGA36Y	36	A		ARG	TYR	-0.715658
USER	6svc_repx	0	PROA37A	37	A		PRO	ALA	2.80012
USER	6svc_repx	0	PROA37C	37	A		PRO	CYS	2.30585
USER	6svc_repx	0	PROA37D	37	A		PRO	ASP	3.85366
USER	6svc_repx	0	PROA37E	37	A		PRO	GLU	6.18771
USER	6svc_repx	0	PROA37F	37	A		PRO	PHE	4.5694
USER	6svc_repx	0	PROA37G	37	A		PRO	GLY	4.17733
USER	6svc_repx	0	PROA37H	37	A		PRO	HIS	5.28148
USER	6svc_repx	0	PROA37I	37	A		PRO	ILE	2.76934
USER	6svc_repx	0	PROA37K	37	A		PRO	LYS	4.75288
USER	6svc_repx	0	PROA37L	37	A		PRO	LEU	4.32611
USER	6svc_repx	0	PROA37M	37	A		PRO	MET	2.11884
USER	6svc_repx	0	PROA37N	37	A		PRO	ASN	3.58949
USER	6svc_repx	0	PROA37Q	37	A		PRO	GLN	4.91586
USER	6svc_repx	0	PROA37R	37	A		PRO	ARG	4.50054
USER	6svc_repx	0	PROA37S	37	A		PRO	SER	3.76954
USER	6svc_repx	0	PROA37T	37	A		PRO	THR	2.44139
USER	6svc_repx	0	PROA37V	37	A		PRO	VAL	1.24109
USER	6svc_repx	0	PROA37W	37	A		PRO	TRP	4.45745
USER	6svc_repx	0	PROA37Y	37	A		PRO	TYR	17.3521
USER	6svc_repx	0	SERA38A	38	A		SER	ALA	0.358563
USER	6svc_repx	0	SERA38C	38	A		SER	CYS	-0.0105624
USER	6svc_repx	0	SERA38D	38	A		SER	ASP	0.474164
USER	6svc_repx	0	SERA38E	38	A		SER	GLU	0.0838563
USER	6svc_repx	0	SERA38F	38	A		SER	PHE	-0.245947
USER	6svc_repx	0	SERA38G	38	A		SER	GLY	0.388402
USER	6svc_repx	0	SERA38H	38	A		SER	HIS	0.185543
USER	6svc_repx	0	SERA38I	38	A		SER	ILE	-0.0916191
USER	6svc_repx	0	SERA38K	38	A		SER	LYS	-0.482136
USER	6svc_repx	0	SERA38L	38	A		SER	LEU	-0.224576
USER	6svc_repx	0	SERA38M	38	A		SER	MET	-0.316134
USER	6svc_repx	0	SERA38N	38	A		SER	ASN	-0.0676079
USER	6svc_repx	0	SERA38P	38	A		SER	PRO	0.0797066
USER	6svc_repx	0	SERA38Q	38	A		SER	GLN	-0.54507
USER	6svc_repx	0	SERA38R	38	A		SER	ARG	-0.592197
USER	6svc_repx	0	SERA38T	38	A		SER	THR	-0.0856718
USER	6svc_repx	0	SERA38V	38	A		SER	VAL	0.232529
USER	6svc_repx	0	SERA38W	38	A		SER	TRP	-0.126071
USER	6svc_repx	0	SERA38Y	38	A		SER	TYR	-0.0961497
USER	6svc_repx	0	GLYA39A	39	A		GLY	ALA	1.44995
USER	6svc_repx	0	GLYA39C	39	A		GLY	CYS	1.00793
USER	6svc_repx	0	GLYA39D	39	A		GLY	ASP	1.21383
USER	6svc_repx	0	GLYA39E	39	A		GLY	GLU	0.380761
USER	6svc_repx	0	GLYA39F	39	A		GLY	PHE	1.17155
USER	6svc_repx	0	GLYA39H	39	A		GLY	HIS	1.09442
USER	6svc_repx	0	GLYA39I	39	A		GLY	ILE	0.975767
USER	6svc_repx	0	GLYA39K	39	A		GLY	LYS	0.630064
USER	6svc_repx	0	GLYA39L	39	A		GLY	LEU	0.473284
USER	6svc_repx	0	GLYA39M	39	A		GLY	MET	-0.0879537
USER	6svc_repx	0	GLYA39N	39	A		GLY	ASN	0.969942
USER	6svc_repx	0	GLYA39P	39	A		GLY	PRO	2.23682
USER	6svc_repx	0	GLYA39Q	39	A		GLY	GLN	0.459286
USER	6svc_repx	0	GLYA39R	39	A		GLY	ARG	1.14085
USER	6svc_repx	0	GLYA39S	39	A		GLY	SER	1.23763
USER	6svc_repx	0	GLYA39T	39	A		GLY	THR	1.00316
USER	6svc_repx	0	GLYA39V	39	A		GLY	VAL	1.02322
USER	6svc_repx	0	GLYA39W	39	A		GLY	TRP	1.29468
USER	6svc_repx	0	GLYA39Y	39	A		GLY	TYR	1.24343
