## Supplementary material for "Validating folding energy estimates as a method for variant interpretation": pin1_6sve_ddg_background.csv

source	pdb	score	pdb_mut	pdb_rid	pdb_chain	gene_no	mut_from	mut_to	ddg
USER	6sve_repx	0	SERA5A	5	A		SER	ALA	-0.0158852
USER	6sve_repx	0	SERA5C	5	A		SER	CYS	0.0362287
USER	6sve_repx	0	SERA5D	5	A		SER	ASP	-0.269664
USER	6sve_repx	0	SERA5E	5	A		SER	GLU	-0.0713951
USER	6sve_repx	0	SERA5F	5	A		SER	PHE	0.312405
USER	6sve_repx	0	SERA5G	5	A		SER	GLY	-0.0553349
USER	6sve_repx	0	SERA5H	5	A		SER	HIS	0.185611
USER	6sve_repx	0	SERA5I	5	A		SER	ILE	0.0960674
USER	6sve_repx	0	SERA5K	5	A		SER	LYS	0.139102
USER	6sve_repx	0	SERA5L	5	A		SER	LEU	0.0278971
USER	6sve_repx	0	SERA5M	5	A		SER	MET	-0.0543541
USER	6sve_repx	0	SERA5N	5	A		SER	ASN	0.121054
USER	6sve_repx	0	SERA5P	5	A		SER	PRO	0.185746
USER	6sve_repx	0	SERA5Q	5	A		SER	GLN	0.110487
USER	6sve_repx	0	SERA5R	5	A		SER	ARG	0.134692
USER	6sve_repx	0	SERA5T	5	A		SER	THR	0.10632
USER	6sve_repx	0	SERA5V	5	A		SER	VAL	0.196256
USER	6sve_repx	0	SERA5W	5	A		SER	TRP	-0.216009
USER	6sve_repx	0	SERA5Y	5	A		SER	TYR	0.387519
USER	6sve_repx	0	LYSA6A	6	A		LYS	ALA	-0.124682
USER	6sve_repx	0	LYSA6C	6	A		LYS	CYS	0.082214
USER	6sve_repx	0	LYSA6D	6	A		LYS	ASP	-0.280171
USER	6sve_repx	0	LYSA6E	6	A		LYS	GLU	-0.252154
USER	6sve_repx	0	LYSA6F	6	A		LYS	PHE	0.0402888
USER	6sve_repx	0	LYSA6G	6	A		LYS	GLY	0.225311
USER	6sve_repx	0	LYSA6H	6	A		LYS	HIS	0.0765154
USER	6sve_repx	0	LYSA6I	6	A		LYS	ILE	0.265782
USER	6sve_repx	0	LYSA6L	6	A		LYS	LEU	0.0553004
USER	6sve_repx	0	LYSA6M	6	A		LYS	MET	0.310726
USER	6sve_repx	0	LYSA6N	6	A		LYS	ASN	-0.0719123
USER	6sve_repx	0	LYSA6P	6	A		LYS	PRO	0.532035
USER	6sve_repx	0	LYSA6Q	6	A		LYS	GLN	-0.226146
USER	6sve_repx	0	LYSA6R	6	A		LYS	ARG	0.193483
USER	6sve_repx	0	LYSA6S	6	A		LYS	SER	0.218234
USER	6sve_repx	0	LYSA6T	6	A		LYS	THR	0.213359
USER	6sve_repx	0	LYSA6V	6	A		LYS	VAL	0.317187
USER	6sve_repx	0	LYSA6W	6	A		LYS	TRP	-0.315005
USER	6sve_repx	0	LYSA6Y	6	A		LYS	TYR	0.0238395
USER	6sve_repx	0	LEUA7A	7	A		LEU	ALA	1.19196
USER	6sve_repx	0	LEUA7C	7	A		LEU	CYS	1.01839
USER	6sve_repx	0	LEUA7D	7	A		LEU	ASP	-0.140877
USER	6sve_repx	0	LEUA7E	7	A		LEU	GLU	1.61789
USER	6sve_repx	0	LEUA7F	7	A		LEU	PHE	1.27538
USER	6sve_repx	0	LEUA7G	7	A		LEU	GLY	1.65067
USER	6sve_repx	0	LEUA7H	7	A		LEU	HIS	1.43738
USER	6sve_repx	0	LEUA7I	7	A		LEU	ILE	0.748844
USER	6sve_repx	0	LEUA7K	7	A		LEU	LYS	1.66071
USER	6sve_repx	0	LEUA7M	7	A		LEU	MET	-0.000559619
USER	6sve_repx	0	LEUA7N	7	A		LEU	ASN	0.733614
USER	6sve_repx	0	LEUA7P	7	A		LEU	PRO	5.85213
USER	6sve_repx	0	LEUA7Q	7	A		LEU	GLN	1.25545
USER	6sve_repx	0	LEUA7R	7	A		LEU	ARG	1.22189
USER	6sve_repx	0	LEUA7S	7	A		LEU	SER	1.36847
USER	6sve_repx	0	LEUA7T	7	A		LEU	THR	2.12375
USER	6sve_repx	0	LEUA7V	7	A		LEU	VAL	1.04482
USER	6sve_repx	0	LEUA7W	7	A		LEU	TRP	2.86905
USER	6sve_repx	0	LEUA7Y	7	A		LEU	TYR	1.374
USER	6sve_repx	0	PROA8A	8	A		PRO	ALA	1.83447
USER	6sve_repx	0	PROA8C	8	A		PRO	CYS	2.24364
USER	6sve_repx	0	PROA8D	8	A		PRO	ASP	2.12599
USER	6sve_repx	0	PROA8E	8	A		PRO	GLU	1.9568
USER	6sve_repx	0	PROA8F	8	A		PRO	PHE	1.90295
USER	6sve_repx	0	PROA8G	8	A		PRO	GLY	2.38925
USER	6sve_repx	0	PROA8H	8	A		PRO	HIS	2.3338
USER	6sve_repx	0	PROA8I	8	A		PRO	ILE	1.72966
USER	6sve_repx	0	PROA8K	8	A		PRO	LYS	1.79772
USER	6sve_repx	0	PROA8L	8	A		PRO	LEU	1.06885
USER	6sve_repx	0	PROA8M	8	A		PRO	MET	1.09407
USER	6sve_repx	0	PROA8N	8	A		PRO	ASN	2.23844
USER	6sve_repx	0	PROA8Q	8	A		PRO	GLN	1.71871
USER	6sve_repx	0	PROA8R	8	A		PRO	ARG	1.56734
USER	6sve_repx	0	PROA8S	8	A		PRO	SER	2.31447
USER	6sve_repx	0	PROA8T	8	A		PRO	THR	2.9621
USER	6sve_repx	0	PROA8V	8	A		PRO	VAL	2.46991
USER	6sve_repx	0	PROA8W	8	A		PRO	TRP	1.77906
USER	6sve_repx	0	PROA8Y	8	A		PRO	TYR	2.09118
USER	6sve_repx	0	PROA9A	9	A		PRO	ALA	0.912786
USER	6sve_repx	0	PROA9C	9	A		PRO	CYS	1.14502
USER	6sve_repx	0	PROA9D	9	A		PRO	ASP	0.893803
USER	6sve_repx	0	PROA9E	9	A		PRO	GLU	0.421518
USER	6sve_repx	0	PROA9F	9	A		PRO	PHE	0.705802
USER	6sve_repx	0	PROA9G	9	A		PRO	GLY	1.07179
USER	6sve_repx	0	PROA9H	9	A		PRO	HIS	1.12104
USER	6sve_repx	0	PROA9I	9	A		PRO	ILE	0.98529
USER	6sve_repx	0	PROA9K	9	A		PRO	LYS	0.910416
USER	6sve_repx	0	PROA9L	9	A		PRO	LEU	0.917396
USER	6sve_repx	0	PROA9M	9	A		PRO	MET	0.863366
USER	6sve_repx	0	PROA9N	9	A		PRO	ASN	1.16564
USER	6sve_repx	0	PROA9Q	9	A		PRO	GLN	0.873987
USER	6sve_repx	0	PROA9R	9	A		PRO	ARG	0.938681
USER	6sve_repx	0	PROA9S	9	A		PRO	SER	1.04868
USER	6sve_repx	0	PROA9T	9	A		PRO	THR	0.96996
USER	6sve_repx	0	PROA9V	9	A		PRO	VAL	1.01833
USER	6sve_repx	0	PROA9W	9	A		PRO	TRP	0.623177
USER	6sve_repx	0	PROA9Y	9	A		PRO	TYR	0.707396
USER	6sve_repx	0	GLYA10A	10	A		GLY	ALA	2.86852
USER	6sve_repx	0	GLYA10C	10	A		GLY	CYS	3.51655
USER	6sve_repx	0	GLYA10D	10	A		GLY	ASP	4.61261
USER	6sve_repx	0	GLYA10E	10	A		GLY	GLU	4.09137
USER	6sve_repx	0	GLYA10F	10	A		GLY	PHE	3.87911
USER	6sve_repx	0	GLYA10H	10	A		GLY	HIS	5.47376
USER	6sve_repx	0	GLYA10I	10	A		GLY	ILE	7.8572
USER	6sve_repx	0	GLYA10K	10	A		GLY	LYS	3.87974
USER	6sve_repx	0	GLYA10L	10	A		GLY	LEU	3.92764
USER	6sve_repx	0	GLYA10M	10	A		GLY	MET	4.95616
USER	6sve_repx	0	GLYA10N	10	A		GLY	ASN	3.87008
USER	6sve_repx	0	GLYA10P	10	A		GLY	PRO	5.3197
USER	6sve_repx	0	GLYA10Q	10	A		GLY	GLN	4.02795
USER	6sve_repx	0	GLYA10R	10	A		GLY	ARG	3.53955
USER	6sve_repx	0	GLYA10S	10	A		GLY	SER	4.64445
USER	6sve_repx	0	GLYA10T	10	A		GLY	THR	7.21755
USER	6sve_repx	0	GLYA10V	10	A		GLY	VAL	5.95407
USER	6sve_repx	0	GLYA10W	10	A		GLY	TRP	4.16067
USER	6sve_repx	0	GLYA10Y	10	A		GLY	TYR	3.6212
USER	6sve_repx	0	TRPA11A	11	A		TRP	ALA	2.54461
USER	6sve_repx	0	TRPA11C	11	A		TRP	CYS	2.62897
USER	6sve_repx	0	TRPA11D	11	A		TRP	ASP	3.10957
USER	6sve_repx	0	TRPA11E	11	A		TRP	GLU	3.23661
USER	6sve_repx	0	TRPA11F	11	A		TRP	PHE	-0.807322
USER	6sve_repx	0	TRPA11G	11	A		TRP	GLY	3.78285
USER	6sve_repx	0	TRPA11H	11	A		TRP	HIS	2.7795
USER	6sve_repx	0	TRPA11I	11	A		TRP	ILE	1.8758
USER	6sve_repx	0	TRPA11K	11	A		TRP	LYS	1.89639
USER	6sve_repx	0	TRPA11L	11	A		TRP	LEU	0.294531
USER	6sve_repx	0	TRPA11M	11	A		TRP	MET	0.390191
USER	6sve_repx	0	TRPA11N	11	A		TRP	ASN	2.63303
USER	6sve_repx	0	TRPA11P	11	A		TRP	PRO	2.47771
USER	6sve_repx	0	TRPA11Q	11	A		TRP	GLN	2.98894
USER	6sve_repx	0	TRPA11R	11	A		TRP	ARG	2.24243
USER	6sve_repx	0	TRPA11S	11	A		TRP	SER	2.57407
USER	6sve_repx	0	TRPA11T	11	A		TRP	THR	2.22335
USER	6sve_repx	0	TRPA11V	11	A		TRP	VAL	1.98376
USER	6sve_repx	0	TRPA11Y	11	A		TRP	TYR	0.613903
USER	6sve_repx	0	GLUA12A	12	A		GLU	ALA	0.0173455
USER	6sve_repx	0	GLUA12C	12	A		GLU	CYS	-0.312942
USER	6sve_repx	0	GLUA12D	12	A		GLU	ASP	0.467001
USER	6sve_repx	0	GLUA12F	12	A		GLU	PHE	0.0555759
USER	6sve_repx	0	GLUA12G	12	A		GLU	GLY	0.328414
USER	6sve_repx	0	GLUA12H	12	A		GLU	HIS	0.471177
USER	6sve_repx	0	GLUA12I	12	A		GLU	ILE	-0.922322
USER	6sve_repx	0	GLUA12K	12	A		GLU	LYS	-0.626814
USER	6sve_repx	0	GLUA12L	12	A		GLU	LEU	-1.1121
USER	6sve_repx	0	GLUA12M	12	A		GLU	MET	-1.52781
USER	6sve_repx	0	GLUA12N	12	A		GLU	ASN	0.559275
USER	6sve_repx	0	GLUA12P	12	A		GLU	PRO	4.72379
USER	6sve_repx	0	GLUA12Q	12	A		GLU	GLN	-0.179326
USER	6sve_repx	0	GLUA12R	12	A		GLU	ARG	-0.167513
USER	6sve_repx	0	GLUA12S	12	A		GLU	SER	0.26639
USER	6sve_repx	0	GLUA12T	12	A		GLU	THR	-0.223609
USER	6sve_repx	0	GLUA12V	12	A		GLU	VAL	-0.566323
USER	6sve_repx	0	GLUA12W	12	A		GLU	TRP	0.455561
USER	6sve_repx	0	GLUA12Y	12	A		GLU	TYR	0.0854758
USER	6sve_repx	0	LYSA13A	13	A		LYS	ALA	1.11831
USER	6sve_repx	0	LYSA13C	13	A		LYS	CYS	0.721713
USER	6sve_repx	0	LYSA13D	13	A		LYS	ASP	0.991775
USER	6sve_repx	0	LYSA13E	13	A		LYS	GLU	0.482727
USER	6sve_repx	0	LYSA13F	13	A		LYS	PHE	0.807944
USER	6sve_repx	0	LYSA13G	13	A		LYS	GLY	1.89869
USER	6sve_repx	0	LYSA13H	13	A		LYS	HIS	1.40962
USER	6sve_repx	0	LYSA13I	13	A		LYS	ILE	-0.171794
USER	6sve_repx	0	LYSA13L	13	A		LYS	LEU	-0.98792
USER	6sve_repx	0	LYSA13M	13	A		LYS	MET	-0.825825
USER	6sve_repx	0	LYSA13N	13	A		LYS	ASN	0.124415
USER	6sve_repx	0	LYSA13P	13	A		LYS	PRO	0.359144
USER	6sve_repx	0	LYSA13Q	13	A		LYS	GLN	0.394784
USER	6sve_repx	0	LYSA13R	13	A		LYS	ARG	0.62476
USER	6sve_repx	0	LYSA13S	13	A		LYS	SER	1.54933
USER	6sve_repx	0	LYSA13T	13	A		LYS	THR	0.434939
USER	6sve_repx	0	LYSA13V	13	A		LYS	VAL	0.27117
USER	6sve_repx	0	LYSA13W	13	A		LYS	TRP	0.816659
USER	6sve_repx	0	LYSA13Y	13	A		LYS	TYR	0.858122
USER	6sve_repx	0	ARGA14A	14	A		ARG	ALA	0.789624
USER	6sve_repx	0	ARGA14C	14	A		ARG	CYS	0.908529
USER	6sve_repx	0	ARGA14D	14	A		ARG	ASP	0.288376
USER	6sve_repx	0	ARGA14E	14	A		ARG	GLU	0.636487
USER	6sve_repx	0	ARGA14F	14	A		ARG	PHE	0.867693
USER	6sve_repx	0	ARGA14G	14	A		ARG	GLY	0.995986
USER	6sve_repx	0	ARGA14H	14	A		ARG	HIS	1.28429
USER	6sve_repx	0	ARGA14I	14	A		ARG	ILE	0.568646
USER	6sve_repx	0	ARGA14K	14	A		ARG	LYS	0.229229
USER	6sve_repx	0	ARGA14L	14	A		ARG	LEU	0.280643
USER	6sve_repx	0	ARGA14M	14	A		ARG	MET	0.00327526
USER	6sve_repx	0	ARGA14N	14	A		ARG	ASN	0.514613
USER	6sve_repx	0	ARGA14P	14	A		ARG	PRO	2.58624
USER	6sve_repx	0	ARGA14Q	14	A		ARG	GLN	0.392561
USER	6sve_repx	0	ARGA14S	14	A		ARG	SER	0.434385
USER	6sve_repx	0	ARGA14T	14	A		ARG	THR	1.19495
USER	6sve_repx	0	ARGA14V	14	A		ARG	VAL	1.13866
USER	6sve_repx	0	ARGA14W	14	A		ARG	TRP	1.13611
USER	6sve_repx	0	ARGA14Y	14	A		ARG	TYR	1.02583
USER	6sve_repx	0	META15A	15	A		MET	ALA	0.500176
USER	6sve_repx	0	META15C	15	A		MET	CYS	0.383585
USER	6sve_repx	0	META15D	15	A		MET	ASP	0.614574
USER	6sve_repx	0	META15E	15	A		MET	GLU	0.020975
USER	6sve_repx	0	META15F	15	A		MET	PHE	-0.0826759
USER	6sve_repx	0	META15G	15	A		MET	GLY	0.688843
USER	6sve_repx	0	META15H	15	A		MET	HIS	0.436575
USER	6sve_repx	0	META15I	15	A		MET	ILE	0.227349
USER	6sve_repx	0	META15K	15	A		MET	LYS	0.223167
USER	6sve_repx	0	META15L	15	A		MET	LEU	-0.10713
USER	6sve_repx	0	META15N	15	A		MET	ASN	0.629158
USER	6sve_repx	0	META15P	15	A		MET	PRO	0.734996
USER	6sve_repx	0	META15Q	15	A		MET	GLN	0.393425
USER	6sve_repx	0	META15R	15	A		MET	ARG	0.342461
USER	6sve_repx	0	META15S	15	A		MET	SER	0.526439
USER	6sve_repx	0	META15T	15	A		MET	THR	0.236009
USER	6sve_repx	0	META15V	15	A		MET	VAL	0.400875
USER	6sve_repx	0	META15W	15	A		MET	TRP	-0.124364
USER	6sve_repx	0	META15Y	15	A		MET	TYR	-0.0552916
USER	6sve_repx	0	SERA16A	16	A		SER	ALA	0.500531
USER	6sve_repx	0	SERA16C	16	A		SER	CYS	-0.00855247
USER	6sve_repx	0	SERA16D	16	A		SER	ASP	-0.978018
USER	6sve_repx	0	SERA16E	16	A		SER	GLU	-0.300642
USER	6sve_repx	0	SERA16F	16	A		SER	PHE	-0.583269
USER	6sve_repx	0	SERA16G	16	A		SER	GLY	-0.271275
USER	6sve_repx	0	SERA16H	16	A		SER	HIS	0.292985
USER	6sve_repx	0	SERA16I	16	A		SER	ILE	1.99124
USER	6sve_repx	0	SERA16K	16	A		SER	LYS	1.4639
USER	6sve_repx	0	SERA16L	16	A		SER	LEU	1.18617
USER	6sve_repx	0	SERA16M	16	A		SER	MET	-0.473253
USER	6sve_repx	0	SERA16N	16	A		SER	ASN	-0.101479
USER	6sve_repx	0	SERA16P	16	A		SER	PRO	-0.217819
USER	6sve_repx	0	SERA16Q	16	A		SER	GLN	0.265338
USER	6sve_repx	0	SERA16R	16	A		SER	ARG	0.356989
USER	6sve_repx	0	SERA16T	16	A		SER	THR	2.69829
USER	6sve_repx	0	SERA16V	16	A		SER	VAL	2.64482
USER	6sve_repx	0	SERA16W	16	A		SER	TRP	-0.983982
USER	6sve_repx	0	SERA16Y	16	A		SER	TYR	-0.159959
USER	6sve_repx	0	ARGA17A	17	A		ARG	ALA	-1.45918
USER	6sve_repx	0	ARGA17C	17	A		ARG	CYS	0.140188
USER	6sve_repx	0	ARGA17D	17	A		ARG	ASP	-0.0586731
USER	6sve_repx	0	ARGA17E	17	A		ARG	GLU	-0.589829
USER	6sve_repx	0	ARGA17F	17	A		ARG	PHE	-0.0963615
USER	6sve_repx	0	ARGA17G	17	A		ARG	GLY	0.0180919
USER	6sve_repx	0	ARGA17H	17	A		ARG	HIS	0.188019
USER	6sve_repx	0	ARGA17I	17	A		ARG	ILE	0.223988
USER	6sve_repx	0	ARGA17K	17	A		ARG	LYS	0.00328746
USER	6sve_repx	0	ARGA17L	17	A		ARG	LEU	-1.55539
USER	6sve_repx	0	ARGA17M	17	A		ARG	MET	7.72218e-05
USER	6sve_repx	0	ARGA17N	17	A		ARG	ASN	0.205092
USER	6sve_repx	0	ARGA17P	17	A		ARG	PRO	-1.71067
USER	6sve_repx	0	ARGA17Q	17	A		ARG	GLN	-0.372826
USER	6sve_repx	0	ARGA17S	17	A		ARG	SER	0.241617
USER	6sve_repx	0	ARGA17T	17	A		ARG	THR	-1.37028
USER	6sve_repx	0	ARGA17V	17	A		ARG	VAL	-1.28412
USER	6sve_repx	0	ARGA17W	17	A		ARG	TRP	0.0615264
USER	6sve_repx	0	ARGA17Y	17	A		ARG	TYR	-0.00162891
USER	6sve_repx	0	ASNA18A	18	A		ASN	ALA	0.019603
USER	6sve_repx	0	ASNA18C	18	A		ASN	CYS	-0.012898
USER	6sve_repx	0	ASNA18D	18	A		ASN	ASP	-0.824783
USER	6sve_repx	0	ASNA18E	18	A		ASN	GLU	-1.19807
USER	6sve_repx	0	ASNA18F	18	A		ASN	PHE	-0.307968
USER	6sve_repx	0	ASNA18G	18	A		ASN	GLY	0.282858
USER	6sve_repx	0	ASNA18H	18	A		ASN	HIS	0.100793
USER	6sve_repx	0	ASNA18I	18	A		ASN	ILE	-0.0641162
USER	6sve_repx	0	ASNA18K	18	A		ASN	LYS	-0.162939
USER	6sve_repx	0	ASNA18L	18	A		ASN	LEU	-0.248649
USER	6sve_repx	0	ASNA18M	18	A		ASN	MET	-0.18742
USER	6sve_repx	0	ASNA18P	18	A		ASN	PRO	-0.491104
USER	6sve_repx	0	ASNA18Q	18	A		ASN	GLN	-0.409366
USER	6sve_repx	0	ASNA18R	18	A		ASN	ARG	0.0236258
USER	6sve_repx	0	ASNA18S	18	A		ASN	SER	-0.00129937
USER	6sve_repx	0	ASNA18T	18	A		ASN	THR	0.146025
USER	6sve_repx	0	ASNA18V	18	A		ASN	VAL	0.173875
USER	6sve_repx	0	ASNA18W	18	A		ASN	TRP	-0.118434
USER	6sve_repx	0	ASNA18Y	18	A		ASN	TYR	-0.221492
USER	6sve_repx	0	SERA19A	19	A		SER	ALA	0.208522
USER	6sve_repx	0	SERA19C	19	A		SER	CYS	0.314896
USER	6sve_repx	0	SERA19D	19	A		SER	ASP	-0.0262245
USER	6sve_repx	0	SERA19E	19	A		SER	GLU	-0.226797
USER	6sve_repx	0	SERA19F	19	A		SER	PHE	-0.139946
USER	6sve_repx	0	SERA19G	19	A		SER	GLY	0.0276124
USER	6sve_repx	0	SERA19H	19	A		SER	HIS	0.533531
USER	6sve_repx	0	SERA19I	19	A		SER	ILE	1.11809
USER	6sve_repx	0	SERA19K	19	A		SER	LYS	-0.236129
USER	6sve_repx	0	SERA19L	19	A		SER	LEU	-0.161073
USER	6sve_repx	0	SERA19M	19	A		SER	MET	0.154024
USER	6sve_repx	0	SERA19N	19	A		SER	ASN	0.0365153
USER	6sve_repx	0	SERA19P	19	A		SER	PRO	0.99041
USER	6sve_repx	0	SERA19Q	19	A		SER	GLN	-0.287392
USER	6sve_repx	0	SERA19R	19	A		SER	ARG	-0.279159
USER	6sve_repx	0	SERA19T	19	A		SER	THR	0.679365
USER	6sve_repx	0	SERA19V	19	A		SER	VAL	0.685112
USER	6sve_repx	0	SERA19W	19	A		SER	TRP	0.092682
USER	6sve_repx	0	SERA19Y	19	A		SER	TYR	-0.0700937
USER	6sve_repx	0	GLYA20A	20	A		GLY	ALA	-0.170042
USER	6sve_repx	0	GLYA20C	20	A		GLY	CYS	-0.203104
USER	6sve_repx	0	GLYA20D	20	A		GLY	ASP	0.0946115
USER	6sve_repx	0	GLYA20E	20	A		GLY	GLU	-0.348292
USER	6sve_repx	0	GLYA20F	20	A		GLY	PHE	-0.503602
USER	6sve_repx	0	GLYA20H	20	A		GLY	HIS	-0.392758
USER	6sve_repx	0	GLYA20I	20	A		GLY	ILE	-0.02999
USER	6sve_repx	0	GLYA20K	20	A		GLY	LYS	-0.623595
USER	6sve_repx	0	GLYA20L	20	A		GLY	LEU	-0.408721
USER	6sve_repx	0	GLYA20M	20	A		GLY	MET	-0.388954
USER	6sve_repx	0	GLYA20N	20	A		GLY	ASN	0.158356
USER	6sve_repx	0	GLYA20P	20	A		GLY	PRO	1.2205
USER	6sve_repx	0	GLYA20Q	20	A		GLY	GLN	-0.0405003
USER	6sve_repx	0	GLYA20R	20	A		GLY	ARG	-0.593284
USER	6sve_repx	0	GLYA20S	20	A		GLY	SER	0.313553
USER	6sve_repx	0	GLYA20T	20	A		GLY	THR	0.0681003
USER	6sve_repx	0	GLYA20V	20	A		GLY	VAL	0.248573
USER	6sve_repx	0	GLYA20W	20	A		GLY	TRP	-0.741736
USER	6sve_repx	0	GLYA20Y	20	A		GLY	TYR	-0.559795
USER	6sve_repx	0	ARGA21A	21	A		ARG	ALA	0.629205
USER	6sve_repx	0	ARGA21C	21	A		ARG	CYS	0.767293
USER	6sve_repx	0	ARGA21D	21	A		ARG	ASP	0.070868
USER	6sve_repx	0	ARGA21E	21	A		ARG	GLU	0.23787
USER	6sve_repx	0	ARGA21F	21	A		ARG	PHE	-0.0487349
USER	6sve_repx	0	ARGA21G	21	A		ARG	GLY	0.670286
USER	6sve_repx	0	ARGA21H	21	A		ARG	HIS	0.489451
USER	6sve_repx	0	ARGA21I	21	A		ARG	ILE	0.248947
USER	6sve_repx	0	ARGA21K	21	A		ARG	LYS	-0.00162713
USER	6sve_repx	0	ARGA21L	21	A		ARG	LEU	0.224713
USER	6sve_repx	0	ARGA21M	21	A		ARG	MET	0.191161
USER	6sve_repx	0	ARGA21N	21	A		ARG	ASN	0.268535
USER	6sve_repx	0	ARGA21P	21	A		ARG	PRO	2.57196
USER	6sve_repx	0	ARGA21Q	21	A		ARG	GLN	0.386098
USER	6sve_repx	0	ARGA21S	21	A		ARG	SER	0.612749
USER	6sve_repx	0	ARGA21T	21	A		ARG	THR	0.536606
USER	6sve_repx	0	ARGA21V	21	A		ARG	VAL	0.572631
USER	6sve_repx	0	ARGA21W	21	A		ARG	TRP	-0.10718
USER	6sve_repx	0	ARGA21Y	21	A		ARG	TYR	0.092125
USER	6sve_repx	0	VALA22A	22	A		VAL	ALA	0.204098
USER	6sve_repx	0	VALA22C	22	A		VAL	CYS	0.632838
USER	6sve_repx	0	VALA22D	22	A		VAL	ASP	0.530103
USER	6sve_repx	0	VALA22E	22	A		VAL	GLU	0.082665
USER	6sve_repx	0	VALA22F	22	A		VAL	PHE	0.561152
USER	6sve_repx	0	VALA22G	22	A		VAL	GLY	0.738954
USER	6sve_repx	0	VALA22H	22	A		VAL	HIS	0.80415
USER	6sve_repx	0	VALA22I	22	A		VAL	ILE	-0.339191
USER	6sve_repx	0	VALA22K	22	A		VAL	LYS	0.203298
USER	6sve_repx	0	VALA22L	22	A		VAL	LEU	-0.126646
USER	6sve_repx	0	VALA22M	22	A		VAL	MET	-0.0293128
USER	6sve_repx	0	VALA22N	22	A		VAL	ASN	0.876611
USER	6sve_repx	0	VALA22P	22	A		VAL	PRO	-1.10568
USER	6sve_repx	0	VALA22Q	22	A		VAL	GLN	0.279891
USER	6sve_repx	0	VALA22R	22	A		VAL	ARG	0.743876
USER	6sve_repx	0	VALA22S	22	A		VAL	SER	0.685483
USER	6sve_repx	0	VALA22T	22	A		VAL	THR	0.496896
USER	6sve_repx	0	VALA22W	22	A		VAL	TRP	0.903515
USER	6sve_repx	0	VALA22Y	22	A		VAL	TYR	0.562702
USER	6sve_repx	0	TYRA23A	23	A		TYR	ALA	0.955269
USER	6sve_repx	0	TYRA23C	23	A		TYR	CYS	1.30311
USER	6sve_repx	0	TYRA23D	23	A		TYR	ASP	2.69828
USER	6sve_repx	0	TYRA23E	23	A		TYR	GLU	1.56637
USER	6sve_repx	0	TYRA23F	23	A		TYR	PHE	0.420754
USER	6sve_repx	0	TYRA23G	23	A		TYR	GLY	1.4407
USER	6sve_repx	0	TYRA23H	23	A		TYR	HIS	1.71097
USER	6sve_repx	0	TYRA23I	23	A		TYR	ILE	2.82093
USER	6sve_repx	0	TYRA23K	23	A		TYR	LYS	1.20452
USER	6sve_repx	0	TYRA23L	23	A		TYR	LEU	0.997555
USER	6sve_repx	0	TYRA23M	23	A		TYR	MET	0.638167
USER	6sve_repx	0	TYRA23N	23	A		TYR	ASN	1.40738
USER	6sve_repx	0	TYRA23P	23	A		TYR	PRO	2.87584
USER	6sve_repx	0	TYRA23Q	23	A		TYR	GLN	1.05246
USER	6sve_repx	0	TYRA23R	23	A		TYR	ARG	1.42023
USER	6sve_repx	0	TYRA23S	23	A		TYR	SER	0.038998
USER	6sve_repx	0	TYRA23T	23	A		TYR	THR	0.891496
USER	6sve_repx	0	TYRA23V	23	A		TYR	VAL	2.8287
USER	6sve_repx	0	TYRA23W	23	A		TYR	TRP	1.12074
USER	6sve_repx	0	TYRA24A	24	A		TYR	ALA	2.38587
USER	6sve_repx	0	TYRA24C	24	A		TYR	CYS	1.74504
USER	6sve_repx	0	TYRA24D	24	A		TYR	ASP	3.1741
USER	6sve_repx	0	TYRA24E	24	A		TYR	GLU	3.04099
USER	6sve_repx	0	TYRA24F	24	A		TYR	PHE	-0.790107
USER	6sve_repx	0	TYRA24G	24	A		TYR	GLY	3.61704
USER	6sve_repx	0	TYRA24H	24	A		TYR	HIS	2.12923
USER	6sve_repx	0	TYRA24I	24	A		TYR	ILE	1.51301
USER	6sve_repx	0	TYRA24K	24	A		TYR	LYS	2.02393
USER	6sve_repx	0	TYRA24L	24	A		TYR	LEU	-0.255319
USER	6sve_repx	0	TYRA24M	24	A		TYR	MET	-0.299801
USER	6sve_repx	0	TYRA24N	24	A		TYR	ASN	2.67003
USER	6sve_repx	0	TYRA24P	24	A		TYR	PRO	3.14458
USER	6sve_repx	0	TYRA24Q	24	A		TYR	GLN	2.10494
USER	6sve_repx	0	TYRA24R	24	A		TYR	ARG	3.11976
USER	6sve_repx	0	TYRA24S	24	A		TYR	SER	3.2556
USER	6sve_repx	0	TYRA24T	24	A		TYR	THR	2.78444
USER	6sve_repx	0	TYRA24V	24	A		TYR	VAL	1.2097
USER	6sve_repx	0	TYRA24W	24	A		TYR	TRP	-0.416593
USER	6sve_repx	0	PHEA25A	25	A		PHE	ALA	1.6959
USER	6sve_repx	0	PHEA25C	25	A		PHE	CYS	1.78291
USER	6sve_repx	0	PHEA25D	25	A		PHE	ASP	2.44014
USER	6sve_repx	0	PHEA25E	25	A		PHE	GLU	0.824569
USER	6sve_repx	0	PHEA25G	25	A		PHE	GLY	2.58042
USER	6sve_repx	0	PHEA25H	25	A		PHE	HIS	1.34716
USER	6sve_repx	0	PHEA25I	25	A		PHE	ILE	0.669478
USER	6sve_repx	0	PHEA25K	25	A		PHE	LYS	1.22959
USER	6sve_repx	0	PHEA25L	25	A		PHE	LEU	0.638123
USER	6sve_repx	0	PHEA25M	25	A		PHE	MET	0.66715
USER	6sve_repx	0	PHEA25N	25	A		PHE	ASN	2.09382
USER	6sve_repx	0	PHEA25P	25	A		PHE	PRO	4.77916
USER	6sve_repx	0	PHEA25Q	25	A		PHE	GLN	1.05928
USER	6sve_repx	0	PHEA25R	25	A		PHE	ARG	1.50802
USER	6sve_repx	0	PHEA25S	25	A		PHE	SER	2.30599
USER	6sve_repx	0	PHEA25T	25	A		PHE	THR	1.72911
USER	6sve_repx	0	PHEA25V	25	A		PHE	VAL	0.987934
USER	6sve_repx	0	PHEA25W	25	A		PHE	TRP	0.381665
USER	6sve_repx	0	PHEA25Y	25	A		PHE	TYR	0.46523
USER	6sve_repx	0	ASNA26A	26	A		ASN	ALA	0.0766524
USER	6sve_repx	0	ASNA26C	26	A		ASN	CYS	-0.285635
USER	6sve_repx	0	ASNA26D	26	A		ASN	ASP	0.884056
USER	6sve_repx	0	ASNA26E	26	A		ASN	GLU	1.6198
USER	6sve_repx	0	ASNA26F	26	A		ASN	PHE	5.86971
USER	6sve_repx	0	ASNA26G	26	A		ASN	GLY	1.47499
USER	6sve_repx	0	ASNA26H	26	A		ASN	HIS	2.77046
USER	6sve_repx	0	ASNA26I	26	A		ASN	ILE	3.61868
USER	6sve_repx	0	ASNA26K	26	A		ASN	LYS	0.80278
USER	6sve_repx	0	ASNA26L	26	A		ASN	LEU	0.267395
USER	6sve_repx	0	ASNA26M	26	A		ASN	MET	-0.493253
USER	6sve_repx	0	ASNA26P	26	A		ASN	PRO	2.03246
USER	6sve_repx	0	ASNA26Q	26	A		ASN	GLN	2.17725
USER	6sve_repx	0	ASNA26R	26	A		ASN	ARG	1.94391
USER	6sve_repx	0	ASNA26S	26	A		ASN	SER	0.590147
USER	6sve_repx	0	ASNA26T	26	A		ASN	THR	0.745859
USER	6sve_repx	0	ASNA26V	26	A		ASN	VAL	0.182605
USER	6sve_repx	0	ASNA26W	26	A		ASN	TRP	6.17436
USER	6sve_repx	0	ASNA26Y	26	A		ASN	TYR	6.22754
USER	6sve_repx	0	HISA27A	27	A		HIS	ALA	-0.572297
USER	6sve_repx	0	HISA27C	27	A		HIS	CYS	-0.129902
USER	6sve_repx	0	HISA27D	27	A		HIS	ASP	-0.0966394
USER	6sve_repx	0	HISA27E	27	A		HIS	GLU	-0.41974
USER	6sve_repx	0	HISA27F	27	A		HIS	PHE	-0.539021
USER	6sve_repx	0	HISA27G	27	A		HIS	GLY	0.247648
USER	6sve_repx	0	HISA27I	27	A		HIS	ILE	-0.793812
USER	6sve_repx	0	HISA27K	27	A		HIS	LYS	-0.853202
USER	6sve_repx	0	HISA27L	27	A		HIS	LEU	-0.722575
USER	6sve_repx	0	HISA27M	27	A		HIS	MET	-0.846533
USER	6sve_repx	0	HISA27N	27	A		HIS	ASN	-0.342869
USER	6sve_repx	0	HISA27P	27	A		HIS	PRO	-0.920494
USER	6sve_repx	0	HISA27Q	27	A		HIS	GLN	-0.339178
USER	6sve_repx	0	HISA27R	27	A		HIS	ARG	-0.442521
USER	6sve_repx	0	HISA27S	27	A		HIS	SER	-0.033654
USER	6sve_repx	0	HISA27T	27	A		HIS	THR	0.375861
USER	6sve_repx	0	HISA27V	27	A		HIS	VAL	-0.125644
USER	6sve_repx	0	HISA27W	27	A		HIS	TRP	-0.00512897
USER	6sve_repx	0	HISA27Y	27	A		HIS	TYR	-0.53488
USER	6sve_repx	0	ILEA28A	28	A		ILE	ALA	0.626823
USER	6sve_repx	0	ILEA28C	28	A		ILE	CYS	1.13084
USER	6sve_repx	0	ILEA28D	28	A		ILE	ASP	0.781765
USER	6sve_repx	0	ILEA28E	28	A		ILE	GLU	0.418564
USER	6sve_repx	0	ILEA28F	28	A		ILE	PHE	0.295852
USER	6sve_repx	0	ILEA28G	28	A		ILE	GLY	1.08898
USER	6sve_repx	0	ILEA28H	28	A		ILE	HIS	0.65441
USER	6sve_repx	0	ILEA28K	28	A		ILE	LYS	0.366376
USER	6sve_repx	0	ILEA28L	28	A		ILE	LEU	0.573154
USER	6sve_repx	0	ILEA28M	28	A		ILE	MET	0.567207
USER	6sve_repx	0	ILEA28N	28	A		ILE	ASN	0.651295
USER	6sve_repx	0	ILEA28P	28	A		ILE	PRO	3.55065
USER	6sve_repx	0	ILEA28Q	28	A		ILE	GLN	0.856665
USER	6sve_repx	0	ILEA28R	28	A		ILE	ARG	1.01369
USER	6sve_repx	0	ILEA28S	28	A		ILE	SER	1.06754
USER	6sve_repx	0	ILEA28T	28	A		ILE	THR	0.87924
USER	6sve_repx	0	ILEA28V	28	A		ILE	VAL	0.395917
USER	6sve_repx	0	ILEA28W	28	A		ILE	TRP	0.579016
USER	6sve_repx	0	ILEA28Y	28	A		ILE	TYR	0.385948
USER	6sve_repx	0	THRA29A	29	A		THR	ALA	-0.0224364
USER	6sve_repx	0	THRA29C	29	A		THR	CYS	0.00835035
USER	6sve_repx	0	THRA29D	29	A		THR	ASP	0.130629
USER	6sve_repx	0	THRA29E	29	A		THR	GLU	-0.412482
USER	6sve_repx	0	THRA29F	29	A		THR	PHE	-0.4303
USER	6sve_repx	0	THRA29G	29	A		THR	GLY	0.305253
USER	6sve_repx	0	THRA29H	29	A		THR	HIS	0.188693
USER	6sve_repx	0	THRA29I	29	A		THR	ILE	0.0396993
USER	6sve_repx	0	THRA29K	29	A		THR	LYS	-0.374797
USER	6sve_repx	0	THRA29L	29	A		THR	LEU	-0.47444
USER	6sve_repx	0	THRA29M	29	A		THR	MET	-0.514602
USER	6sve_repx	0	THRA29N	29	A		THR	ASN	0.0838162
USER	6sve_repx	0	THRA29P	29	A		THR	PRO	0.211893
USER	6sve_repx	0	THRA29Q	29	A		THR	GLN	-0.442651
USER	6sve_repx	0	THRA29R	29	A		THR	ARG	-0.165158
USER	6sve_repx	0	THRA29S	29	A		THR	SER	-0.187865
USER	6sve_repx	0	THRA29V	29	A		THR	VAL	1.11379
USER	6sve_repx	0	THRA29W	29	A		THR	TRP	-0.251737
USER	6sve_repx	0	THRA29Y	29	A		THR	TYR	-0.363583
USER	6sve_repx	0	ASNA30A	30	A		ASN	ALA	1.04602
USER	6sve_repx	0	ASNA30C	30	A		ASN	CYS	0.806908
USER	6sve_repx	0	ASNA30D	30	A		ASN	ASP	0.402586
USER	6sve_repx	0	ASNA30E	30	A		ASN	GLU	0.343626
USER	6sve_repx	0	ASNA30F	30	A		ASN	PHE	0.302597
USER	6sve_repx	0	ASNA30G	30	A		ASN	GLY	-1.12697
USER	6sve_repx	0	ASNA30H	30	A		ASN	HIS	0.597367
USER	6sve_repx	0	ASNA30I	30	A		ASN	ILE	1.56267
USER	6sve_repx	0	ASNA30K	30	A		ASN	LYS	-0.545977
USER	6sve_repx	0	ASNA30L	30	A		ASN	LEU	0.068213
USER	6sve_repx	0	ASNA30M	30	A		ASN	MET	0.0328878
USER	6sve_repx	0	ASNA30P	30	A		ASN	PRO	5.75916
USER	6sve_repx	0	ASNA30Q	30	A		ASN	GLN	0.581599
USER	6sve_repx	0	ASNA30R	30	A		ASN	ARG	-0.124896
USER	6sve_repx	0	ASNA30S	30	A		ASN	SER	0.80532
USER	6sve_repx	0	ASNA30T	30	A		ASN	THR	1.17348
USER	6sve_repx	0	ASNA30V	30	A		ASN	VAL	1.56238
USER	6sve_repx	0	ASNA30W	30	A		ASN	TRP	0.298056
USER	6sve_repx	0	ASNA30Y	30	A		ASN	TYR	0.284591
USER	6sve_repx	0	ALAA31C	31	A		ALA	CYS	0.251201
USER	6sve_repx	0	ALAA31D	31	A		ALA	ASP	-0.181507
USER	6sve_repx	0	ALAA31E	31	A		ALA	GLU	-0.218207
USER	6sve_repx	0	ALAA31F	31	A		ALA	PHE	-0.37571
USER	6sve_repx	0	ALAA31G	31	A		ALA	GLY	0.206322
USER	6sve_repx	0	ALAA31H	31	A		ALA	HIS	0.568284
USER	6sve_repx	0	ALAA31I	31	A		ALA	ILE	1.2231
USER	6sve_repx	0	ALAA31K	31	A		ALA	LYS	-0.237373
USER	6sve_repx	0	ALAA31L	31	A		ALA	LEU	0.112138
USER	6sve_repx	0	ALAA31M	31	A		ALA	MET	-0.0137057
USER	6sve_repx	0	ALAA31N	31	A		ALA	ASN	0.315368
USER	6sve_repx	0	ALAA31P	31	A		ALA	PRO	5.80473
USER	6sve_repx	0	ALAA31Q	31	A		ALA	GLN	-0.0335743
USER	6sve_repx	0	ALAA31R	31	A		ALA	ARG	0.183062
USER	6sve_repx	0	ALAA31S	31	A		ALA	SER	0.305239
USER	6sve_repx	0	ALAA31T	31	A		ALA	THR	1.72218
USER	6sve_repx	0	ALAA31V	31	A		ALA	VAL	1.53934
USER	6sve_repx	0	ALAA31W	31	A		ALA	TRP	0.419638
USER	6sve_repx	0	ALAA31Y	31	A		ALA	TYR	-0.279885
USER	6sve_repx	0	SERA32A	32	A		SER	ALA	-0.0451146
USER	6sve_repx	0	SERA32C	32	A		SER	CYS	-0.666606
USER	6sve_repx	0	SERA32D	32	A		SER	ASP	0.180997
USER	6sve_repx	0	SERA32E	32	A		SER	GLU	-1.11178
USER	6sve_repx	0	SERA32F	32	A		SER	PHE	-0.733884
USER	6sve_repx	0	SERA32G	32	A		SER	GLY	0.2636
USER	6sve_repx	0	SERA32H	32	A		SER	HIS	-0.459531
USER	6sve_repx	0	SERA32I	32	A		SER	ILE	-1.35989
USER	6sve_repx	0	SERA32K	32	A		SER	LYS	-1.40103
USER	6sve_repx	0	SERA32L	32	A		SER	LEU	-1.71137
USER	6sve_repx	0	SERA32M	32	A		SER	MET	-1.84466
USER	6sve_repx	0	SERA32N	32	A		SER	ASN	0.0180749
USER	6sve_repx	0	SERA32P	32	A		SER	PRO	1.21809
USER	6sve_repx	0	SERA32Q	32	A		SER	GLN	-0.813242
USER	6sve_repx	0	SERA32R	32	A		SER	ARG	-1.14828
USER	6sve_repx	0	SERA32T	32	A		SER	THR	-0.763799
USER	6sve_repx	0	SERA32V	32	A		SER	VAL	-1.22156
USER	6sve_repx	0	SERA32W	32	A		SER	TRP	-0.702418
USER	6sve_repx	0	SERA32Y	32	A		SER	TYR	-0.657412
USER	6sve_repx	0	GLNA33A	33	A		GLN	ALA	-1.03814
USER	6sve_repx	0	GLNA33C	33	A		GLN	CYS	-0.394039
USER	6sve_repx	0	GLNA33D	33	A		GLN	ASP	-1.81264
USER	6sve_repx	0	GLNA33E	33	A		GLN	GLU	-1.5069
USER	6sve_repx	0	GLNA33F	33	A		GLN	PHE	-0.14348
USER	6sve_repx	0	GLNA33G	33	A		GLN	GLY	-1.88536
USER	6sve_repx	0	GLNA33H	33	A		GLN	HIS	-0.369334
USER	6sve_repx	0	GLNA33I	33	A		GLN	ILE	0.43516
USER	6sve_repx	0	GLNA33K	33	A		GLN	LYS	0.0836638
USER	6sve_repx	0	GLNA33L	33	A		GLN	LEU	0.0585151
USER	6sve_repx	0	GLNA33M	33	A		GLN	MET	-1.31568
USER	6sve_repx	0	GLNA33N	33	A		GLN	ASN	-1.5481
USER	6sve_repx	0	GLNA33P	33	A		GLN	PRO	2.09954
USER	6sve_repx	0	GLNA33R	33	A		GLN	ARG	-1.09248
USER	6sve_repx	0	GLNA33S	33	A		GLN	SER	-1.56107
USER	6sve_repx	0	GLNA33T	33	A		GLN	THR	0.183125
USER	6sve_repx	0	GLNA33V	33	A		GLN	VAL	0.408865
USER	6sve_repx	0	GLNA33W	33	A		GLN	TRP	-0.398516
USER	6sve_repx	0	GLNA33Y	33	A		GLN	TYR	-0.144766
USER	6sve_repx	0	PHEA34A	34	A		PHE	ALA	1.31224
USER	6sve_repx	0	PHEA34C	34	A		PHE	CYS	0.121984
USER	6sve_repx	0	PHEA34D	34	A		PHE	ASP	0.293779
USER	6sve_repx	0	PHEA34E	34	A		PHE	GLU	1.47439
USER	6sve_repx	0	PHEA34G	34	A		PHE	GLY	1.52158
USER	6sve_repx	0	PHEA34H	34	A		PHE	HIS	1.64267
USER	6sve_repx	0	PHEA34I	34	A		PHE	ILE	0.926223
USER	6sve_repx	0	PHEA34K	34	A		PHE	LYS	1.37305
USER	6sve_repx	0	PHEA34L	34	A		PHE	LEU	0.983654
USER	6sve_repx	0	PHEA34M	34	A		PHE	MET	0.598173
USER	6sve_repx	0	PHEA34N	34	A		PHE	ASN	-0.0638333
USER	6sve_repx	0	PHEA34P	34	A		PHE	PRO	0.14193
USER	6sve_repx	0	PHEA34Q	34	A		PHE	GLN	1.58811
USER	6sve_repx	0	PHEA34R	34	A		PHE	ARG	1.80811
USER	6sve_repx	0	PHEA34S	34	A		PHE	SER	1.14819
USER	6sve_repx	0	PHEA34T	34	A		PHE	THR	1.1535
USER	6sve_repx	0	PHEA34V	34	A		PHE	VAL	1.26739
USER	6sve_repx	0	PHEA34W	34	A		PHE	TRP	1.18517
USER	6sve_repx	0	PHEA34Y	34	A		PHE	TYR	0.3093
USER	6sve_repx	0	GLUA35A	35	A		GLU	ALA	0.0712139
USER	6sve_repx	0	GLUA35C	35	A		GLU	CYS	0.304359
USER	6sve_repx	0	GLUA35D	35	A		GLU	ASP	0.128388
USER	6sve_repx	0	GLUA35F	35	A		GLU	PHE	-0.0428317
USER	6sve_repx	0	GLUA35G	35	A		GLU	GLY	0.144957
USER	6sve_repx	0	GLUA35H	35	A		GLU	HIS	0.263905
USER	6sve_repx	0	GLUA35I	35	A		GLU	ILE	0.236635
USER	6sve_repx	0	GLUA35K	35	A		GLU	LYS	0.207068
USER	6sve_repx	0	GLUA35L	35	A		GLU	LEU	0.0927797
USER	6sve_repx	0	GLUA35M	35	A		GLU	MET	0.0849192
USER	6sve_repx	0	GLUA35N	35	A		GLU	ASN	0.403068
USER	6sve_repx	0	GLUA35P	35	A		GLU	PRO	-0.813015
USER	6sve_repx	0	GLUA35Q	35	A		GLU	GLN	0.38551
USER	6sve_repx	0	GLUA35R	35	A		GLU	ARG	0.29009
USER	6sve_repx	0	GLUA35S	35	A		GLU	SER	0.159675
USER	6sve_repx	0	GLUA35T	35	A		GLU	THR	0.242785
USER	6sve_repx	0	GLUA35V	35	A		GLU	VAL	0.155943
USER	6sve_repx	0	GLUA35W	35	A		GLU	TRP	-0.0441927
USER	6sve_repx	0	GLUA35Y	35	A		GLU	TYR	0.0359089
USER	6sve_repx	0	ARGA36A	36	A		ARG	ALA	0.708076
USER	6sve_repx	0	ARGA36C	36	A		ARG	CYS	0.54873
USER	6sve_repx	0	ARGA36D	36	A		ARG	ASP	-0.910531
USER	6sve_repx	0	ARGA36E	36	A		ARG	GLU	0.435655
USER	6sve_repx	0	ARGA36F	36	A		ARG	PHE	-1.70653
USER	6sve_repx	0	ARGA36G	36	A		ARG	GLY	2.16205
USER	6sve_repx	0	ARGA36H	36	A		ARG	HIS	1.36297
USER	6sve_repx	0	ARGA36I	36	A		ARG	ILE	0.865147
USER	6sve_repx	0	ARGA36K	36	A		ARG	LYS	0.689016
USER	6sve_repx	0	ARGA36L	36	A		ARG	LEU	-0.0680194
USER	6sve_repx	0	ARGA36M	36	A		ARG	MET	0.215652
USER	6sve_repx	0	ARGA36N	36	A		ARG	ASN	-0.204099
USER	6sve_repx	0	ARGA36P	36	A		ARG	PRO	-0.115814
USER	6sve_repx	0	ARGA36Q	36	A		ARG	GLN	0.134061
USER	6sve_repx	0	ARGA36S	36	A		ARG	SER	1.07216
USER	6sve_repx	0	ARGA36T	36	A		ARG	THR	0.680928
USER	6sve_repx	0	ARGA36V	36	A		ARG	VAL	0.831549
USER	6sve_repx	0	ARGA36W	36	A		ARG	TRP	1.55271
USER	6sve_repx	0	ARGA36Y	36	A		ARG	TYR	-0.453627
USER	6sve_repx	0	PROA37A	37	A		PRO	ALA	1.70439
USER	6sve_repx	0	PROA37C	37	A		PRO	CYS	1.71639
USER	6sve_repx	0	PROA37D	37	A		PRO	ASP	2.00579
USER	6sve_repx	0	PROA37E	37	A		PRO	GLU	2.14668
USER	6sve_repx	0	PROA37F	37	A		PRO	PHE	1.55816
USER	6sve_repx	0	PROA37G	37	A		PRO	GLY	2.72846
USER	6sve_repx	0	PROA37H	37	A		PRO	HIS	2.37297
USER	6sve_repx	0	PROA37I	37	A		PRO	ILE	1.07426
USER	6sve_repx	0	PROA37K	37	A		PRO	LYS	1.0843
USER	6sve_repx	0	PROA37L	37	A		PRO	LEU	0.290313
USER	6sve_repx	0	PROA37M	37	A		PRO	MET	0.751527
USER	6sve_repx	0	PROA37N	37	A		PRO	ASN	1.85929
USER	6sve_repx	0	PROA37Q	37	A		PRO	GLN	1.32556
USER	6sve_repx	0	PROA37R	37	A		PRO	ARG	1.30448
USER	6sve_repx	0	PROA37S	37	A		PRO	SER	2.58071
USER	6sve_repx	0	PROA37T	37	A		PRO	THR	2.79605
USER	6sve_repx	0	PROA37V	37	A		PRO	VAL	1.7619
USER	6sve_repx	0	PROA37W	37	A		PRO	TRP	1.34051
USER	6sve_repx	0	PROA37Y	37	A		PRO	TYR	1.70048
USER	6sve_repx	0	SERA38A	38	A		SER	ALA	-0.297139
USER	6sve_repx	0	SERA38C	38	A		SER	CYS	1.55916
USER	6sve_repx	0	SERA38D	38	A		SER	ASP	-0.413036
USER	6sve_repx	0	SERA38E	38	A		SER	GLU	-0.73656
USER	6sve_repx	0	SERA38F	38	A		SER	PHE	-0.56894
USER	6sve_repx	0	SERA38G	38	A		SER	GLY	-0.556746
USER	6sve_repx	0	SERA38H	38	A		SER	HIS	-0.11547
USER	6sve_repx	0	SERA38I	38	A		SER	ILE	-0.363944
USER	6sve_repx	0	SERA38K	38	A		SER	LYS	-0.329374
USER	6sve_repx	0	SERA38L	38	A		SER	LEU	-0.426496
USER	6sve_repx	0	SERA38M	38	A		SER	MET	-1.26569
USER	6sve_repx	0	SERA38N	38	A		SER	ASN	-0.352053
USER	6sve_repx	0	SERA38P	38	A		SER	PRO	0.546151
USER	6sve_repx	0	SERA38Q	38	A		SER	GLN	-1.11202
USER	6sve_repx	0	SERA38R	38	A		SER	ARG	-0.409984
USER	6sve_repx	0	SERA38T	38	A		SER	THR	0.0456484
USER	6sve_repx	0	SERA38V	38	A		SER	VAL	0.0644959
USER	6sve_repx	0	SERA38W	38	A		SER	TRP	-0.0846382
USER	6sve_repx	0	SERA38Y	38	A		SER	TYR	-0.282057
USER	6sve_repx	0	GLYA39A	39	A		GLY	ALA	0.0960297
USER	6sve_repx	0	GLYA39C	39	A		GLY	CYS	0.10623
USER	6sve_repx	0	GLYA39D	39	A		GLY	ASP	0.0921316
USER	6sve_repx	0	GLYA39E	39	A		GLY	GLU	0.0367518
USER	6sve_repx	0	GLYA39F	39	A		GLY	PHE	-0.355673
USER	6sve_repx	0	GLYA39H	39	A		GLY	HIS	0.199194
USER	6sve_repx	0	GLYA39I	39	A		GLY	ILE	0.178238
USER	6sve_repx	0	GLYA39K	39	A		GLY	LYS	0.0541307
USER	6sve_repx	0	GLYA39L	39	A		GLY	LEU	0.171332
USER	6sve_repx	0	GLYA39M	39	A		GLY	MET	0.118684
USER	6sve_repx	0	GLYA39N	39	A		GLY	ASN	0.110086
USER	6sve_repx	0	GLYA39P	39	A		GLY	PRO	1.46933
USER	6sve_repx	0	GLYA39Q	39	A		GLY	GLN	0.0839255
USER	6sve_repx	0	GLYA39R	39	A		GLY	ARG	0.039751
USER	6sve_repx	0	GLYA39S	39	A		GLY	SER	0.190728
USER	6sve_repx	0	GLYA39T	39	A		GLY	THR	0.103661
USER	6sve_repx	0	GLYA39V	39	A		GLY	VAL	0.170969
USER	6sve_repx	0	GLYA39W	39	A		GLY	TRP	-0.244402
USER	6sve_repx	0	GLYA39Y	39	A		GLY	TYR	-0.243821
