## Supplementary material for "Validating folding energy estimates as a method for variant interpretation": pin1_6svh_ddg_background.csv

source	pdb	score	pdb_mut	pdb_rid	pdb_chain	gene_no	mut_from	mut_to	ddg
USER	6svh_repx	0	SERA5A	5	A		SER	ALA	-0.0214041
USER	6svh_repx	0	SERA5C	5	A		SER	CYS	0.0816819
USER	6svh_repx	0	SERA5D	5	A		SER	ASP	-0.807167
USER	6svh_repx	0	SERA5E	5	A		SER	GLU	-0.252912
USER	6svh_repx	0	SERA5F	5	A		SER	PHE	-0.0052581
USER	6svh_repx	0	SERA5G	5	A		SER	GLY	-0.156764
USER	6svh_repx	0	SERA5H	5	A		SER	HIS	0.166707
USER	6svh_repx	0	SERA5I	5	A		SER	ILE	0.426663
USER	6svh_repx	0	SERA5K	5	A		SER	LYS	-0.0182364
USER	6svh_repx	0	SERA5L	5	A		SER	LEU	0.131264
USER	6svh_repx	0	SERA5M	5	A		SER	MET	-0.137423
USER	6svh_repx	0	SERA5N	5	A		SER	ASN	0.124996
USER	6svh_repx	0	SERA5P	5	A		SER	PRO	0.434777
USER	6svh_repx	0	SERA5Q	5	A		SER	GLN	0.134165
USER	6svh_repx	0	SERA5R	5	A		SER	ARG	0.0657465
USER	6svh_repx	0	SERA5T	5	A		SER	THR	0.170752
USER	6svh_repx	0	SERA5V	5	A		SER	VAL	0.319704
USER	6svh_repx	0	SERA5W	5	A		SER	TRP	-0.372174
USER	6svh_repx	0	SERA5Y	5	A		SER	TYR	0.0153393
USER	6svh_repx	0	LYSA6A	6	A		LYS	ALA	0.156775
USER	6svh_repx	0	LYSA6C	6	A		LYS	CYS	-0.0737373
USER	6svh_repx	0	LYSA6D	6	A		LYS	ASP	-0.271499
USER	6svh_repx	0	LYSA6E	6	A		LYS	GLU	-0.0690249
USER	6svh_repx	0	LYSA6F	6	A		LYS	PHE	-0.0363886
USER	6svh_repx	0	LYSA6G	6	A		LYS	GLY	1.92622
USER	6svh_repx	0	LYSA6H	6	A		LYS	HIS	0.169805
USER	6svh_repx	0	LYSA6I	6	A		LYS	ILE	0.158258
USER	6svh_repx	0	LYSA6L	6	A		LYS	LEU	0.175736
USER	6svh_repx	0	LYSA6M	6	A		LYS	MET	-0.00317056
USER	6svh_repx	0	LYSA6N	6	A		LYS	ASN	-0.0643192
USER	6svh_repx	0	LYSA6P	6	A		LYS	PRO	2.84416
USER	6svh_repx	0	LYSA6Q	6	A		LYS	GLN	0.0542205
USER	6svh_repx	0	LYSA6R	6	A		LYS	ARG	-0.00218733
USER	6svh_repx	0	LYSA6S	6	A		LYS	SER	0.14991
USER	6svh_repx	0	LYSA6T	6	A		LYS	THR	0.0636196
USER	6svh_repx	0	LYSA6V	6	A		LYS	VAL	0.147199
USER	6svh_repx	0	LYSA6W	6	A		LYS	TRP	0.0961168
USER	6svh_repx	0	LYSA6Y	6	A		LYS	TYR	0.021401
USER	6svh_repx	0	LEUA7A	7	A		LEU	ALA	2.15232
USER	6svh_repx	0	LEUA7C	7	A		LEU	CYS	1.5938
USER	6svh_repx	0	LEUA7D	7	A		LEU	ASP	3.03732
USER	6svh_repx	0	LEUA7E	7	A		LEU	GLU	2.06431
USER	6svh_repx	0	LEUA7F	7	A		LEU	PHE	3.06211
USER	6svh_repx	0	LEUA7G	7	A		LEU	GLY	2.99073
USER	6svh_repx	0	LEUA7H	7	A		LEU	HIS	3.10528
USER	6svh_repx	0	LEUA7I	7	A		LEU	ILE	2.01454
USER	6svh_repx	0	LEUA7K	7	A		LEU	LYS	3.19239
USER	6svh_repx	0	LEUA7M	7	A		LEU	MET	0.237143
USER	6svh_repx	0	LEUA7N	7	A		LEU	ASN	1.80564
USER	6svh_repx	0	LEUA7P	7	A		LEU	PRO	4.53974
USER	6svh_repx	0	LEUA7Q	7	A		LEU	GLN	2.52601
USER	6svh_repx	0	LEUA7R	7	A		LEU	ARG	3.92031
USER	6svh_repx	0	LEUA7S	7	A		LEU	SER	2.61928
USER	6svh_repx	0	LEUA7T	7	A		LEU	THR	2.1922
USER	6svh_repx	0	LEUA7V	7	A		LEU	VAL	1.80224
USER	6svh_repx	0	LEUA7W	7	A		LEU	TRP	3.62332
USER	6svh_repx	0	LEUA7Y	7	A		LEU	TYR	3.25695
USER	6svh_repx	0	PROA8A	8	A		PRO	ALA	2.2105
USER	6svh_repx	0	PROA8C	8	A		PRO	CYS	2.96868
USER	6svh_repx	0	PROA8D	8	A		PRO	ASP	3.48718
USER	6svh_repx	0	PROA8E	8	A		PRO	GLU	3.60999
USER	6svh_repx	0	PROA8F	8	A		PRO	PHE	2.30674
USER	6svh_repx	0	PROA8G	8	A		PRO	GLY	2.49696
USER	6svh_repx	0	PROA8H	8	A		PRO	HIS	3.08116
USER	6svh_repx	0	PROA8I	8	A		PRO	ILE	2.76311
USER	6svh_repx	0	PROA8K	8	A		PRO	LYS	2.89393
USER	6svh_repx	0	PROA8L	8	A		PRO	LEU	2.09097
USER	6svh_repx	0	PROA8M	8	A		PRO	MET	1.87071
USER	6svh_repx	0	PROA8N	8	A		PRO	ASN	2.71017
USER	6svh_repx	0	PROA8Q	8	A		PRO	GLN	2.76223
USER	6svh_repx	0	PROA8R	8	A		PRO	ARG	2.31002
USER	6svh_repx	0	PROA8S	8	A		PRO	SER	2.56942
USER	6svh_repx	0	PROA8T	8	A		PRO	THR	4.21005
USER	6svh_repx	0	PROA8V	8	A		PRO	VAL	2.84387
USER	6svh_repx	0	PROA8W	8	A		PRO	TRP	6.25349
USER	6svh_repx	0	PROA8Y	8	A		PRO	TYR	3.26106
USER	6svh_repx	0	PROA9A	9	A		PRO	ALA	0.950369
USER	6svh_repx	0	PROA9C	9	A		PRO	CYS	2.88657
USER	6svh_repx	0	PROA9D	9	A		PRO	ASP	0.671622
USER	6svh_repx	0	PROA9E	9	A		PRO	GLU	0.161297
USER	6svh_repx	0	PROA9F	9	A		PRO	PHE	0.980119
USER	6svh_repx	0	PROA9G	9	A		PRO	GLY	2.86453
USER	6svh_repx	0	PROA9H	9	A		PRO	HIS	1.00888
USER	6svh_repx	0	PROA9I	9	A		PRO	ILE	1.1962
USER	6svh_repx	0	PROA9K	9	A		PRO	LYS	0.820611
USER	6svh_repx	0	PROA9L	9	A		PRO	LEU	0.975053
USER	6svh_repx	0	PROA9M	9	A		PRO	MET	2.74087
USER	6svh_repx	0	PROA9N	9	A		PRO	ASN	0.902746
USER	6svh_repx	0	PROA9Q	9	A		PRO	GLN	0.596189
USER	6svh_repx	0	PROA9R	9	A		PRO	ARG	2.61747
USER	6svh_repx	0	PROA9S	9	A		PRO	SER	1.19409
USER	6svh_repx	0	PROA9T	9	A		PRO	THR	1.14795
USER	6svh_repx	0	PROA9V	9	A		PRO	VAL	1.20302
USER	6svh_repx	0	PROA9W	9	A		PRO	TRP	0.76422
USER	6svh_repx	0	PROA9Y	9	A		PRO	TYR	1.00126
USER	6svh_repx	0	GLYA10A	10	A		GLY	ALA	1.83455
USER	6svh_repx	0	GLYA10C	10	A		GLY	CYS	2.15717
USER	6svh_repx	0	GLYA10D	10	A		GLY	ASP	4.31225
USER	6svh_repx	0	GLYA10E	10	A		GLY	GLU	3.13675
USER	6svh_repx	0	GLYA10F	10	A		GLY	PHE	5.50748
USER	6svh_repx	0	GLYA10H	10	A		GLY	HIS	7.77866
USER	6svh_repx	0	GLYA10I	10	A		GLY	ILE	4.35307
USER	6svh_repx	0	GLYA10K	10	A		GLY	LYS	2.6144
USER	6svh_repx	0	GLYA10L	10	A		GLY	LEU	3.51116
USER	6svh_repx	0	GLYA10M	10	A		GLY	MET	2.25036
USER	6svh_repx	0	GLYA10N	10	A		GLY	ASN	4.24071
USER	6svh_repx	0	GLYA10P	10	A		GLY	PRO	5.18064
USER	6svh_repx	0	GLYA10Q	10	A		GLY	GLN	2.83692
USER	6svh_repx	0	GLYA10R	10	A		GLY	ARG	2.64745
USER	6svh_repx	0	GLYA10S	10	A		GLY	SER	3.24571
USER	6svh_repx	0	GLYA10T	10	A		GLY	THR	4.73771
USER	6svh_repx	0	GLYA10V	10	A		GLY	VAL	4.77695
USER	6svh_repx	0	GLYA10W	10	A		GLY	TRP	5.90155
USER	6svh_repx	0	GLYA10Y	10	A		GLY	TYR	5.60563
USER	6svh_repx	0	TRPA11A	11	A		TRP	ALA	1.84215
USER	6svh_repx	0	TRPA11C	11	A		TRP	CYS	1.82047
USER	6svh_repx	0	TRPA11D	11	A		TRP	ASP	3.94264
USER	6svh_repx	0	TRPA11E	11	A		TRP	GLU	4.11998
USER	6svh_repx	0	TRPA11F	11	A		TRP	PHE	0.36873
USER	6svh_repx	0	TRPA11G	11	A		TRP	GLY	3.23153
USER	6svh_repx	0	TRPA11H	11	A		TRP	HIS	2.27858
USER	6svh_repx	0	TRPA11I	11	A		TRP	ILE	1.92269
USER	6svh_repx	0	TRPA11K	11	A		TRP	LYS	3.77434
USER	6svh_repx	0	TRPA11L	11	A		TRP	LEU	2.06447
USER	6svh_repx	0	TRPA11M	11	A		TRP	MET	1.03502
USER	6svh_repx	0	TRPA11N	11	A		TRP	ASN	3.06809
USER	6svh_repx	0	TRPA11P	11	A		TRP	PRO	5.82096
USER	6svh_repx	0	TRPA11Q	11	A		TRP	GLN	4.1314
USER	6svh_repx	0	TRPA11R	11	A		TRP	ARG	3.13748
USER	6svh_repx	0	TRPA11S	11	A		TRP	SER	2.52721
USER	6svh_repx	0	TRPA11T	11	A		TRP	THR	1.94891
USER	6svh_repx	0	TRPA11V	11	A		TRP	VAL	2.22838
USER	6svh_repx	0	TRPA11Y	11	A		TRP	TYR	0.910473
USER	6svh_repx	0	GLUA12A	12	A		GLU	ALA	0.376818
USER	6svh_repx	0	GLUA12C	12	A		GLU	CYS	-0.0371165
USER	6svh_repx	0	GLUA12D	12	A		GLU	ASP	0.508951
USER	6svh_repx	0	GLUA12F	12	A		GLU	PHE	0.245561
USER	6svh_repx	0	GLUA12G	12	A		GLU	GLY	0.300033
USER	6svh_repx	0	GLUA12H	12	A		GLU	HIS	0.720317
USER	6svh_repx	0	GLUA12I	12	A		GLU	ILE	-0.274705
USER	6svh_repx	0	GLUA12K	12	A		GLU	LYS	-0.43985
USER	6svh_repx	0	GLUA12L	12	A		GLU	LEU	-0.659399
USER	6svh_repx	0	GLUA12M	12	A		GLU	MET	-0.781102
USER	6svh_repx	0	GLUA12N	12	A		GLU	ASN	0.537874
USER	6svh_repx	0	GLUA12P	12	A		GLU	PRO	1.16153
USER	6svh_repx	0	GLUA12Q	12	A		GLU	GLN	0.0664184
USER	6svh_repx	0	GLUA12R	12	A		GLU	ARG	0.0627402
USER	6svh_repx	0	GLUA12S	12	A		GLU	SER	0.317902
USER	6svh_repx	0	GLUA12T	12	A		GLU	THR	-0.0359561
USER	6svh_repx	0	GLUA12V	12	A		GLU	VAL	-0.0294867
USER	6svh_repx	0	GLUA12W	12	A		GLU	TRP	0.220944
USER	6svh_repx	0	GLUA12Y	12	A		GLU	TYR	0.291714
USER	6svh_repx	0	LYSA13A	13	A		LYS	ALA	0.784832
USER	6svh_repx	0	LYSA13C	13	A		LYS	CYS	0.505276
USER	6svh_repx	0	LYSA13D	13	A		LYS	ASP	0.453258
USER	6svh_repx	0	LYSA13E	13	A		LYS	GLU	0.273072
USER	6svh_repx	0	LYSA13F	13	A		LYS	PHE	-0.970316
USER	6svh_repx	0	LYSA13G	13	A		LYS	GLY	0.992513
USER	6svh_repx	0	LYSA13H	13	A		LYS	HIS	0.386506
USER	6svh_repx	0	LYSA13I	13	A		LYS	ILE	-0.475643
USER	6svh_repx	0	LYSA13L	13	A		LYS	LEU	-0.535512
USER	6svh_repx	0	LYSA13M	13	A		LYS	MET	-0.76929
USER	6svh_repx	0	LYSA13N	13	A		LYS	ASN	0.723478
USER	6svh_repx	0	LYSA13P	13	A		LYS	PRO	0.38782
USER	6svh_repx	0	LYSA13Q	13	A		LYS	GLN	0.432519
USER	6svh_repx	0	LYSA13R	13	A		LYS	ARG	0.458865
USER	6svh_repx	0	LYSA13S	13	A		LYS	SER	0.966988
USER	6svh_repx	0	LYSA13T	13	A		LYS	THR	0.561554
USER	6svh_repx	0	LYSA13V	13	A		LYS	VAL	0.31664
USER	6svh_repx	0	LYSA13W	13	A		LYS	TRP	-0.418596
USER	6svh_repx	0	LYSA13Y	13	A		LYS	TYR	-0.0509867
USER	6svh_repx	0	ARGA14A	14	A		ARG	ALA	1.11494
USER	6svh_repx	0	ARGA14C	14	A		ARG	CYS	1.06301
USER	6svh_repx	0	ARGA14D	14	A		ARG	ASP	1.82587
USER	6svh_repx	0	ARGA14E	14	A		ARG	GLU	0.62947
USER	6svh_repx	0	ARGA14F	14	A		ARG	PHE	1.15219
USER	6svh_repx	0	ARGA14G	14	A		ARG	GLY	1.83846
USER	6svh_repx	0	ARGA14H	14	A		ARG	HIS	2.03238
USER	6svh_repx	0	ARGA14I	14	A		ARG	ILE	1.27039
USER	6svh_repx	0	ARGA14K	14	A		ARG	LYS	0.15754
USER	6svh_repx	0	ARGA14L	14	A		ARG	LEU	0.20704
USER	6svh_repx	0	ARGA14M	14	A		ARG	MET	0.193165
USER	6svh_repx	0	ARGA14N	14	A		ARG	ASN	1.49185
USER	6svh_repx	0	ARGA14P	14	A		ARG	PRO	4.03198
USER	6svh_repx	0	ARGA14Q	14	A		ARG	GLN	0.538912
USER	6svh_repx	0	ARGA14S	14	A		ARG	SER	1.07664
USER	6svh_repx	0	ARGA14T	14	A		ARG	THR	0.2281
USER	6svh_repx	0	ARGA14V	14	A		ARG	VAL	0.375861
USER	6svh_repx	0	ARGA14W	14	A		ARG	TRP	0.329049
USER	6svh_repx	0	ARGA14Y	14	A		ARG	TYR	1.14778
USER	6svh_repx	0	META15A	15	A		MET	ALA	0.416441
USER	6svh_repx	0	META15C	15	A		MET	CYS	0.433781
USER	6svh_repx	0	META15D	15	A		MET	ASP	0.610752
USER	6svh_repx	0	META15E	15	A		MET	GLU	0.186032
USER	6svh_repx	0	META15F	15	A		MET	PHE	0.0326957
USER	6svh_repx	0	META15G	15	A		MET	GLY	0.242216
USER	6svh_repx	0	META15H	15	A		MET	HIS	0.906563
USER	6svh_repx	0	META15I	15	A		MET	ILE	0.892593
USER	6svh_repx	0	META15K	15	A		MET	LYS	0.230452
USER	6svh_repx	0	META15L	15	A		MET	LEU	0.143876
USER	6svh_repx	0	META15N	15	A		MET	ASN	0.482328
USER	6svh_repx	0	META15P	15	A		MET	PRO	1.27191
USER	6svh_repx	0	META15Q	15	A		MET	GLN	0.118401
USER	6svh_repx	0	META15R	15	A		MET	ARG	0.502705
USER	6svh_repx	0	META15S	15	A		MET	SER	0.537729
USER	6svh_repx	0	META15T	15	A		MET	THR	0.641656
USER	6svh_repx	0	META15V	15	A		MET	VAL	0.622318
USER	6svh_repx	0	META15W	15	A		MET	TRP	1.40419
USER	6svh_repx	0	META15Y	15	A		MET	TYR	0.16831
USER	6svh_repx	0	SERA16A	16	A		SER	ALA	0.0547265
USER	6svh_repx	0	SERA16C	16	A		SER	CYS	0.104118
USER	6svh_repx	0	SERA16D	16	A		SER	ASP	0.268908
USER	6svh_repx	0	SERA16E	16	A		SER	GLU	0.346103
USER	6svh_repx	0	SERA16F	16	A		SER	PHE	-1.52998
USER	6svh_repx	0	SERA16G	16	A		SER	GLY	0.130394
USER	6svh_repx	0	SERA16H	16	A		SER	HIS	0.452526
USER	6svh_repx	0	SERA16I	16	A		SER	ILE	0.794567
USER	6svh_repx	0	SERA16K	16	A		SER	LYS	-0.0458018
USER	6svh_repx	0	SERA16L	16	A		SER	LEU	-0.699627
USER	6svh_repx	0	SERA16M	16	A		SER	MET	-1.01889
USER	6svh_repx	0	SERA16N	16	A		SER	ASN	0.522662
USER	6svh_repx	0	SERA16P	16	A		SER	PRO	0.869385
USER	6svh_repx	0	SERA16Q	16	A		SER	GLN	0.204679
USER	6svh_repx	0	SERA16R	16	A		SER	ARG	0.745603
USER	6svh_repx	0	SERA16T	16	A		SER	THR	0.1
USER	6svh_repx	0	SERA16V	16	A		SER	VAL	0.858919
USER	6svh_repx	0	SERA16W	16	A		SER	TRP	-0.396404
USER	6svh_repx	0	SERA16Y	16	A		SER	TYR	-1.03019
USER	6svh_repx	0	ARGA17A	17	A		ARG	ALA	2.16701
USER	6svh_repx	0	ARGA17C	17	A		ARG	CYS	0.494218
USER	6svh_repx	0	ARGA17D	17	A		ARG	ASP	0.167243
USER	6svh_repx	0	ARGA17E	17	A		ARG	GLU	0.177648
USER	6svh_repx	0	ARGA17F	17	A		ARG	PHE	0.204679
USER	6svh_repx	0	ARGA17G	17	A		ARG	GLY	0.341029
USER	6svh_repx	0	ARGA17H	17	A		ARG	HIS	0.189818
USER	6svh_repx	0	ARGA17I	17	A		ARG	ILE	0.440784
USER	6svh_repx	0	ARGA17K	17	A		ARG	LYS	-0.110098
USER	6svh_repx	0	ARGA17L	17	A		ARG	LEU	0.450725
USER	6svh_repx	0	ARGA17M	17	A		ARG	MET	0.360707
USER	6svh_repx	0	ARGA17N	17	A		ARG	ASN	0.226749
USER	6svh_repx	0	ARGA17P	17	A		ARG	PRO	1.96601
USER	6svh_repx	0	ARGA17Q	17	A		ARG	GLN	1.74297
USER	6svh_repx	0	ARGA17S	17	A		ARG	SER	0.401949
USER	6svh_repx	0	ARGA17T	17	A		ARG	THR	0.354246
USER	6svh_repx	0	ARGA17V	17	A		ARG	VAL	0.393655
USER	6svh_repx	0	ARGA17W	17	A		ARG	TRP	0.122744
USER	6svh_repx	0	ARGA17Y	17	A		ARG	TYR	0.146822
USER	6svh_repx	0	ASNA18A	18	A		ASN	ALA	0.158913
USER	6svh_repx	0	ASNA18C	18	A		ASN	CYS	0.0164921
USER	6svh_repx	0	ASNA18D	18	A		ASN	ASP	-0.206427
USER	6svh_repx	0	ASNA18E	18	A		ASN	GLU	-0.168532
USER	6svh_repx	0	ASNA18F	18	A		ASN	PHE	-0.339904
USER	6svh_repx	0	ASNA18G	18	A		ASN	GLY	-0.15787
USER	6svh_repx	0	ASNA18H	18	A		ASN	HIS	-0.212227
USER	6svh_repx	0	ASNA18I	18	A		ASN	ILE	1.96352
USER	6svh_repx	0	ASNA18K	18	A		ASN	LYS	0.0894426
USER	6svh_repx	0	ASNA18L	18	A		ASN	LEU	-0.0895014
USER	6svh_repx	0	ASNA18M	18	A		ASN	MET	1.7148
USER	6svh_repx	0	ASNA18P	18	A		ASN	PRO	1.76458
USER	6svh_repx	0	ASNA18Q	18	A		ASN	GLN	0.0182488
USER	6svh_repx	0	ASNA18R	18	A		ASN	ARG	-0.0969818
USER	6svh_repx	0	ASNA18S	18	A		ASN	SER	-0.0254936
USER	6svh_repx	0	ASNA18T	18	A		ASN	THR	0.178069
USER	6svh_repx	0	ASNA18V	18	A		ASN	VAL	0.289358
USER	6svh_repx	0	ASNA18W	18	A		ASN	TRP	-0.248867
USER	6svh_repx	0	ASNA18Y	18	A		ASN	TYR	-0.25269
USER	6svh_repx	0	SERA19A	19	A		SER	ALA	1.25123
USER	6svh_repx	0	SERA19C	19	A		SER	CYS	0.68298
USER	6svh_repx	0	SERA19D	19	A		SER	ASP	0.898091
USER	6svh_repx	0	SERA19E	19	A		SER	GLU	0.865221
USER	6svh_repx	0	SERA19F	19	A		SER	PHE	1.5895
USER	6svh_repx	0	SERA19G	19	A		SER	GLY	0.412859
USER	6svh_repx	0	SERA19H	19	A		SER	HIS	0.926222
USER	6svh_repx	0	SERA19I	19	A		SER	ILE	1.81469
USER	6svh_repx	0	SERA19K	19	A		SER	LYS	0.763754
USER	6svh_repx	0	SERA19L	19	A		SER	LEU	0.430518
USER	6svh_repx	0	SERA19M	19	A		SER	MET	0.59312
USER	6svh_repx	0	SERA19N	19	A		SER	ASN	0.700967
USER	6svh_repx	0	SERA19P	19	A		SER	PRO	3.93697
USER	6svh_repx	0	SERA19Q	19	A		SER	GLN	0.72617
USER	6svh_repx	0	SERA19R	19	A		SER	ARG	0.568777
USER	6svh_repx	0	SERA19T	19	A		SER	THR	1.17863
USER	6svh_repx	0	SERA19V	19	A		SER	VAL	2.02581
USER	6svh_repx	0	SERA19W	19	A		SER	TRP	1.13595
USER	6svh_repx	0	SERA19Y	19	A		SER	TYR	1.03696
USER	6svh_repx	0	GLYA20A	20	A		GLY	ALA	3.0277
USER	6svh_repx	0	GLYA20C	20	A		GLY	CYS	3.10414
USER	6svh_repx	0	GLYA20D	20	A		GLY	ASP	3.04456
USER	6svh_repx	0	GLYA20E	20	A		GLY	GLU	3.03778
USER	6svh_repx	0	GLYA20F	20	A		GLY	PHE	3.16423
USER	6svh_repx	0	GLYA20H	20	A		GLY	HIS	3.28027
USER	6svh_repx	0	GLYA20I	20	A		GLY	ILE	3.99277
USER	6svh_repx	0	GLYA20K	20	A		GLY	LYS	3.19764
USER	6svh_repx	0	GLYA20L	20	A		GLY	LEU	3.24545
USER	6svh_repx	0	GLYA20M	20	A		GLY	MET	3.03569
USER	6svh_repx	0	GLYA20N	20	A		GLY	ASN	3.14026
USER	6svh_repx	0	GLYA20P	20	A		GLY	PRO	5.75268
USER	6svh_repx	0	GLYA20Q	20	A		GLY	GLN	3.13151
USER	6svh_repx	0	GLYA20R	20	A		GLY	ARG	3.17044
USER	6svh_repx	0	GLYA20S	20	A		GLY	SER	3.12187
USER	6svh_repx	0	GLYA20T	20	A		GLY	THR	4.33983
USER	6svh_repx	0	GLYA20V	20	A		GLY	VAL	3.9702
USER	6svh_repx	0	GLYA20W	20	A		GLY	TRP	3.19413
USER	6svh_repx	0	GLYA20Y	20	A		GLY	TYR	3.17811
USER	6svh_repx	0	ARGA21A	21	A		ARG	ALA	0.168353
USER	6svh_repx	0	ARGA21C	21	A		ARG	CYS	0.153896
USER	6svh_repx	0	ARGA21D	21	A		ARG	ASP	-0.178051
USER	6svh_repx	0	ARGA21E	21	A		ARG	GLU	0.0712476
USER	6svh_repx	0	ARGA21F	21	A		ARG	PHE	0.182471
USER	6svh_repx	0	ARGA21G	21	A		ARG	GLY	-0.189608
USER	6svh_repx	0	ARGA21H	21	A		ARG	HIS	0.480849
USER	6svh_repx	0	ARGA21I	21	A		ARG	ILE	0.724157
USER	6svh_repx	0	ARGA21K	21	A		ARG	LYS	0.520464
USER	6svh_repx	0	ARGA21L	21	A		ARG	LEU	0.535359
USER	6svh_repx	0	ARGA21M	21	A		ARG	MET	-0.212853
USER	6svh_repx	0	ARGA21N	21	A		ARG	ASN	0.242961
USER	6svh_repx	0	ARGA21P	21	A		ARG	PRO	-0.450895
USER	6svh_repx	0	ARGA21Q	21	A		ARG	GLN	0.152665
USER	6svh_repx	0	ARGA21S	21	A		ARG	SER	-0.132056
USER	6svh_repx	0	ARGA21T	21	A		ARG	THR	1.52117
USER	6svh_repx	0	ARGA21V	21	A		ARG	VAL	1.78443
USER	6svh_repx	0	ARGA21W	21	A		ARG	TRP	-0.0105118
USER	6svh_repx	0	ARGA21Y	21	A		ARG	TYR	0.195096
USER	6svh_repx	0	VALA22A	22	A		VAL	ALA	0.472784
USER	6svh_repx	0	VALA22C	22	A		VAL	CYS	0.487001
USER	6svh_repx	0	VALA22D	22	A		VAL	ASP	0.790996
USER	6svh_repx	0	VALA22E	22	A		VAL	GLU	0.313766
USER	6svh_repx	0	VALA22F	22	A		VAL	PHE	-0.518206
USER	6svh_repx	0	VALA22G	22	A		VAL	GLY	0.768333
USER	6svh_repx	0	VALA22H	22	A		VAL	HIS	0.620817
USER	6svh_repx	0	VALA22I	22	A		VAL	ILE	-0.0107715
USER	6svh_repx	0	VALA22K	22	A		VAL	LYS	0.0798492
USER	6svh_repx	0	VALA22L	22	A		VAL	LEU	-0.0968625
USER	6svh_repx	0	VALA22M	22	A		VAL	MET	-0.504631
USER	6svh_repx	0	VALA22N	22	A		VAL	ASN	0.662678
USER	6svh_repx	0	VALA22P	22	A		VAL	PRO	1.86666
USER	6svh_repx	0	VALA22Q	22	A		VAL	GLN	0.70558
USER	6svh_repx	0	VALA22R	22	A		VAL	ARG	0.874139
USER	6svh_repx	0	VALA22S	22	A		VAL	SER	0.0958399
USER	6svh_repx	0	VALA22T	22	A		VAL	THR	0.181297
USER	6svh_repx	0	VALA22W	22	A		VAL	TRP	-0.692467
USER	6svh_repx	0	VALA22Y	22	A		VAL	TYR	-0.0783719
USER	6svh_repx	0	TYRA23A	23	A		TYR	ALA	0.926396
USER	6svh_repx	0	TYRA23C	23	A		TYR	CYS	1.03582
USER	6svh_repx	0	TYRA23D	23	A		TYR	ASP	2.00479
USER	6svh_repx	0	TYRA23E	23	A		TYR	GLU	1.46477
USER	6svh_repx	0	TYRA23F	23	A		TYR	PHE	0.489587
USER	6svh_repx	0	TYRA23G	23	A		TYR	GLY	-0.00916208
USER	6svh_repx	0	TYRA23H	23	A		TYR	HIS	0.990075
USER	6svh_repx	0	TYRA23I	23	A		TYR	ILE	2.32812
USER	6svh_repx	0	TYRA23K	23	A		TYR	LYS	0.907076
USER	6svh_repx	0	TYRA23L	23	A		TYR	LEU	0.640369
USER	6svh_repx	0	TYRA23M	23	A		TYR	MET	-0.262929
USER	6svh_repx	0	TYRA23N	23	A		TYR	ASN	0.996969
USER	6svh_repx	0	TYRA23P	23	A		TYR	PRO	2.69862
USER	6svh_repx	0	TYRA23Q	23	A		TYR	GLN	1.32867
USER	6svh_repx	0	TYRA23R	23	A		TYR	ARG	1.41791
USER	6svh_repx	0	TYRA23S	23	A		TYR	SER	1.14763
USER	6svh_repx	0	TYRA23T	23	A		TYR	THR	1.57866
USER	6svh_repx	0	TYRA23V	23	A		TYR	VAL	1.82364
USER	6svh_repx	0	TYRA23W	23	A		TYR	TRP	1.78382
USER	6svh_repx	0	TYRA24A	24	A		TYR	ALA	2.56558
USER	6svh_repx	0	TYRA24C	24	A		TYR	CYS	2.48055
USER	6svh_repx	0	TYRA24D	24	A		TYR	ASP	3.96389
USER	6svh_repx	0	TYRA24E	24	A		TYR	GLU	3.29856
USER	6svh_repx	0	TYRA24F	24	A		TYR	PHE	-0.0992753
USER	6svh_repx	0	TYRA24G	24	A		TYR	GLY	3.87468
USER	6svh_repx	0	TYRA24H	24	A		TYR	HIS	2.60298
USER	6svh_repx	0	TYRA24I	24	A		TYR	ILE	3.73949
USER	6svh_repx	0	TYRA24K	24	A		TYR	LYS	2.21448
USER	6svh_repx	0	TYRA24L	24	A		TYR	LEU	0.44731
USER	6svh_repx	0	TYRA24M	24	A		TYR	MET	0.445315
USER	6svh_repx	0	TYRA24N	24	A		TYR	ASN	2.75074
USER	6svh_repx	0	TYRA24P	24	A		TYR	PRO	1.9743
USER	6svh_repx	0	TYRA24Q	24	A		TYR	GLN	2.55447
USER	6svh_repx	0	TYRA24R	24	A		TYR	ARG	2.88887
USER	6svh_repx	0	TYRA24S	24	A		TYR	SER	2.66078
USER	6svh_repx	0	TYRA24T	24	A		TYR	THR	2.13823
USER	6svh_repx	0	TYRA24V	24	A		TYR	VAL	2.56411
USER	6svh_repx	0	TYRA24W	24	A		TYR	TRP	0.0321858
USER	6svh_repx	0	PHEA25A	25	A		PHE	ALA	2.09104
USER	6svh_repx	0	PHEA25C	25	A		PHE	CYS	2.02045
USER	6svh_repx	0	PHEA25D	25	A		PHE	ASP	2.97652
USER	6svh_repx	0	PHEA25E	25	A		PHE	GLU	1.93122
USER	6svh_repx	0	PHEA25G	25	A		PHE	GLY	3.41053
USER	6svh_repx	0	PHEA25H	25	A		PHE	HIS	1.91039
USER	6svh_repx	0	PHEA25I	25	A		PHE	ILE	1.04833
USER	6svh_repx	0	PHEA25K	25	A		PHE	LYS	2.23411
USER	6svh_repx	0	PHEA25L	25	A		PHE	LEU	2.83716
USER	6svh_repx	0	PHEA25M	25	A		PHE	MET	0.84671
USER	6svh_repx	0	PHEA25N	25	A		PHE	ASN	1.9812
USER	6svh_repx	0	PHEA25P	25	A		PHE	PRO	4.5342
USER	6svh_repx	0	PHEA25Q	25	A		PHE	GLN	1.91598
USER	6svh_repx	0	PHEA25R	25	A		PHE	ARG	2.3668
USER	6svh_repx	0	PHEA25S	25	A		PHE	SER	2.05829
USER	6svh_repx	0	PHEA25T	25	A		PHE	THR	1.39385
USER	6svh_repx	0	PHEA25V	25	A		PHE	VAL	1.30966
USER	6svh_repx	0	PHEA25W	25	A		PHE	TRP	1.96533
USER	6svh_repx	0	PHEA25Y	25	A		PHE	TYR	0.585734
USER	6svh_repx	0	ASNA26A	26	A		ASN	ALA	-0.280211
USER	6svh_repx	0	ASNA26C	26	A		ASN	CYS	-0.289961
USER	6svh_repx	0	ASNA26D	26	A		ASN	ASP	0.749879
USER	6svh_repx	0	ASNA26E	26	A		ASN	GLU	0.949791
USER	6svh_repx	0	ASNA26F	26	A		ASN	PHE	2.87161
USER	6svh_repx	0	ASNA26G	26	A		ASN	GLY	1.02405
USER	6svh_repx	0	ASNA26H	26	A		ASN	HIS	3.79612
USER	6svh_repx	0	ASNA26I	26	A		ASN	ILE	5.10302
USER	6svh_repx	0	ASNA26K	26	A		ASN	LYS	-0.162306
USER	6svh_repx	0	ASNA26L	26	A		ASN	LEU	0.24624
USER	6svh_repx	0	ASNA26M	26	A		ASN	MET	-1.13402
USER	6svh_repx	0	ASNA26P	26	A		ASN	PRO	5.49852
USER	6svh_repx	0	ASNA26Q	26	A		ASN	GLN	0.886406
USER	6svh_repx	0	ASNA26R	26	A		ASN	ARG	0.205611
USER	6svh_repx	0	ASNA26S	26	A		ASN	SER	0.0929811
USER	6svh_repx	0	ASNA26T	26	A		ASN	THR	4.82646
USER	6svh_repx	0	ASNA26V	26	A		ASN	VAL	3.14127
USER	6svh_repx	0	ASNA26W	26	A		ASN	TRP	2.30595
USER	6svh_repx	0	ASNA26Y	26	A		ASN	TYR	3.95394
USER	6svh_repx	0	HISA27A	27	A		HIS	ALA	0.0970987
USER	6svh_repx	0	HISA27C	27	A		HIS	CYS	0.0237836
USER	6svh_repx	0	HISA27D	27	A		HIS	ASP	-0.285
USER	6svh_repx	0	HISA27E	27	A		HIS	GLU	0.10865
USER	6svh_repx	0	HISA27F	27	A		HIS	PHE	-0.397782
USER	6svh_repx	0	HISA27G	27	A		HIS	GLY	0.33311
USER	6svh_repx	0	HISA27I	27	A		HIS	ILE	0.67629
USER	6svh_repx	0	HISA27K	27	A		HIS	LYS	-0.0157067
USER	6svh_repx	0	HISA27L	27	A		HIS	LEU	-0.055582
USER	6svh_repx	0	HISA27M	27	A		HIS	MET	-0.270611
USER	6svh_repx	0	HISA27N	27	A		HIS	ASN	-0.0656609
USER	6svh_repx	0	HISA27P	27	A		HIS	PRO	-1.7065
USER	6svh_repx	0	HISA27Q	27	A		HIS	GLN	0.19573
USER	6svh_repx	0	HISA27R	27	A		HIS	ARG	0.0419328
USER	6svh_repx	0	HISA27S	27	A		HIS	SER	0.471441
USER	6svh_repx	0	HISA27T	27	A		HIS	THR	0.976035
USER	6svh_repx	0	HISA27V	27	A		HIS	VAL	0.842067
USER	6svh_repx	0	HISA27W	27	A		HIS	TRP	0.160578
USER	6svh_repx	0	HISA27Y	27	A		HIS	TYR	-0.12708
USER	6svh_repx	0	ILEA28A	28	A		ILE	ALA	-0.0660611
USER	6svh_repx	0	ILEA28C	28	A		ILE	CYS	0.0773892
USER	6svh_repx	0	ILEA28D	28	A		ILE	ASP	-0.496369
USER	6svh_repx	0	ILEA28E	28	A		ILE	GLU	-1.44494
USER	6svh_repx	0	ILEA28F	28	A		ILE	PHE	-0.860905
USER	6svh_repx	0	ILEA28G	28	A		ILE	GLY	-0.0111873
USER	6svh_repx	0	ILEA28H	28	A		ILE	HIS	-0.22085
USER	6svh_repx	0	ILEA28K	28	A		ILE	LYS	-0.594436
USER	6svh_repx	0	ILEA28L	28	A		ILE	LEU	-1.45245
USER	6svh_repx	0	ILEA28M	28	A		ILE	MET	-0.0808073
USER	6svh_repx	0	ILEA28N	28	A		ILE	ASN	-0.442554
USER	6svh_repx	0	ILEA28P	28	A		ILE	PRO	1.53793
USER	6svh_repx	0	ILEA28Q	28	A		ILE	GLN	-0.578054
USER	6svh_repx	0	ILEA28R	28	A		ILE	ARG	-0.821087
USER	6svh_repx	0	ILEA28S	28	A		ILE	SER	0.0204144
USER	6svh_repx	0	ILEA28T	28	A		ILE	THR	0.135707
USER	6svh_repx	0	ILEA28V	28	A		ILE	VAL	-0.0866168
USER	6svh_repx	0	ILEA28W	28	A		ILE	TRP	-0.017455
USER	6svh_repx	0	ILEA28Y	28	A		ILE	TYR	-0.79554
USER	6svh_repx	0	THRA29A	29	A		THR	ALA	-0.463584
USER	6svh_repx	0	THRA29C	29	A		THR	CYS	-0.634838
USER	6svh_repx	0	THRA29D	29	A		THR	ASP	-0.732079
USER	6svh_repx	0	THRA29E	29	A		THR	GLU	-0.449588
USER	6svh_repx	0	THRA29F	29	A		THR	PHE	-1.27517
USER	6svh_repx	0	THRA29G	29	A		THR	GLY	-0.434311
USER	6svh_repx	0	THRA29H	29	A		THR	HIS	-1.21673
USER	6svh_repx	0	THRA29I	29	A		THR	ILE	-1.12853
USER	6svh_repx	0	THRA29K	29	A		THR	LYS	-1.13125
USER	6svh_repx	0	THRA29L	29	A		THR	LEU	-0.882666
USER	6svh_repx	0	THRA29M	29	A		THR	MET	-1.08073
USER	6svh_repx	0	THRA29N	29	A		THR	ASN	-0.716647
USER	6svh_repx	0	THRA29P	29	A		THR	PRO	1.02748
USER	6svh_repx	0	THRA29Q	29	A		THR	GLN	-1.19495
USER	6svh_repx	0	THRA29R	29	A		THR	ARG	-1.73192
USER	6svh_repx	0	THRA29S	29	A		THR	SER	-0.0689499
USER	6svh_repx	0	THRA29V	29	A		THR	VAL	-0.743752
USER	6svh_repx	0	THRA29W	29	A		THR	TRP	-1.23097
USER	6svh_repx	0	THRA29Y	29	A		THR	TYR	-1.18137
USER	6svh_repx	0	ASNA30A	30	A		ASN	ALA	0.553748
USER	6svh_repx	0	ASNA30C	30	A		ASN	CYS	0.364058
USER	6svh_repx	0	ASNA30D	30	A		ASN	ASP	0.105262
USER	6svh_repx	0	ASNA30E	30	A		ASN	GLU	0.153589
USER	6svh_repx	0	ASNA30F	30	A		ASN	PHE	0.252421
USER	6svh_repx	0	ASNA30G	30	A		ASN	GLY	-0.121781
USER	6svh_repx	0	ASNA30H	30	A		ASN	HIS	0.143258
USER	6svh_repx	0	ASNA30I	30	A		ASN	ILE	2.5242
USER	6svh_repx	0	ASNA30K	30	A		ASN	LYS	0.211165
USER	6svh_repx	0	ASNA30L	30	A		ASN	LEU	0.460983
USER	6svh_repx	0	ASNA30M	30	A		ASN	MET	0.283563
USER	6svh_repx	0	ASNA30P	30	A		ASN	PRO	2.36607
USER	6svh_repx	0	ASNA30Q	30	A		ASN	GLN	0.212756
USER	6svh_repx	0	ASNA30R	30	A		ASN	ARG	0.4145
USER	6svh_repx	0	ASNA30S	30	A		ASN	SER	0.591056
USER	6svh_repx	0	ASNA30T	30	A		ASN	THR	0.741299
USER	6svh_repx	0	ASNA30V	30	A		ASN	VAL	1.28864
USER	6svh_repx	0	ASNA30W	30	A		ASN	TRP	0.212246
USER	6svh_repx	0	ASNA30Y	30	A		ASN	TYR	0.29153
USER	6svh_repx	0	ALAA31C	31	A		ALA	CYS	-0.0631416
USER	6svh_repx	0	ALAA31D	31	A		ALA	ASP	0.084622
USER	6svh_repx	0	ALAA31E	31	A		ALA	GLU	-0.170814
USER	6svh_repx	0	ALAA31F	31	A		ALA	PHE	-0.263564
USER	6svh_repx	0	ALAA31G	31	A		ALA	GLY	0.444408
USER	6svh_repx	0	ALAA31H	31	A		ALA	HIS	0.14245
USER	6svh_repx	0	ALAA31I	31	A		ALA	ILE	0.0653317
USER	6svh_repx	0	ALAA31K	31	A		ALA	LYS	-0.63809
USER	6svh_repx	0	ALAA31L	31	A		ALA	LEU	-0.548292
USER	6svh_repx	0	ALAA31M	31	A		ALA	MET	-0.275473
USER	6svh_repx	0	ALAA31N	31	A		ALA	ASN	-0.193508
USER	6svh_repx	0	ALAA31P	31	A		ALA	PRO	5.90834
USER	6svh_repx	0	ALAA31Q	31	A		ALA	GLN	-0.363886
USER	6svh_repx	0	ALAA31R	31	A		ALA	ARG	-0.78313
USER	6svh_repx	0	ALAA31S	31	A		ALA	SER	0.233846
USER	6svh_repx	0	ALAA31T	31	A		ALA	THR	0.731681
USER	6svh_repx	0	ALAA31V	31	A		ALA	VAL	0.269941
USER	6svh_repx	0	ALAA31W	31	A		ALA	TRP	0.135628
USER	6svh_repx	0	ALAA31Y	31	A		ALA	TYR	-0.297645
USER	6svh_repx	0	SERA32A	32	A		SER	ALA	0.0177817
USER	6svh_repx	0	SERA32C	32	A		SER	CYS	-0.951231
USER	6svh_repx	0	SERA32D	32	A		SER	ASP	-0.156513
USER	6svh_repx	0	SERA32E	32	A		SER	GLU	-0.498785
USER	6svh_repx	0	SERA32F	32	A		SER	PHE	0.540339
USER	6svh_repx	0	SERA32G	32	A		SER	GLY	1.39929
USER	6svh_repx	0	SERA32H	32	A		SER	HIS	0.155872
USER	6svh_repx	0	SERA32I	32	A		SER	ILE	2.14295
USER	6svh_repx	0	SERA32K	32	A		SER	LYS	0.582093
USER	6svh_repx	0	SERA32L	32	A		SER	LEU	0.697754
USER	6svh_repx	0	SERA32M	32	A		SER	MET	-1.50803
USER	6svh_repx	0	SERA32N	32	A		SER	ASN	0.0656673
USER	6svh_repx	0	SERA32P	32	A		SER	PRO	1.40218
USER	6svh_repx	0	SERA32Q	32	A		SER	GLN	-0.333132
USER	6svh_repx	0	SERA32R	32	A		SER	ARG	-0.0111078
USER	6svh_repx	0	SERA32T	32	A		SER	THR	2.14245
USER	6svh_repx	0	SERA32V	32	A		SER	VAL	1.50594
USER	6svh_repx	0	SERA32W	32	A		SER	TRP	0.784279
USER	6svh_repx	0	SERA32Y	32	A		SER	TYR	0.588726
USER	6svh_repx	0	GLNA33A	33	A		GLN	ALA	0.738508
USER	6svh_repx	0	GLNA33C	33	A		GLN	CYS	0.00610728
USER	6svh_repx	0	GLNA33D	33	A		GLN	ASP	0.077663
USER	6svh_repx	0	GLNA33E	33	A		GLN	GLU	0.437639
USER	6svh_repx	0	GLNA33F	33	A		GLN	PHE	-0.461888
USER	6svh_repx	0	GLNA33G	33	A		GLN	GLY	0.570521
USER	6svh_repx	0	GLNA33H	33	A		GLN	HIS	0.608663
USER	6svh_repx	0	GLNA33I	33	A		GLN	ILE	-0.134546
USER	6svh_repx	0	GLNA33K	33	A		GLN	LYS	-0.327891
USER	6svh_repx	0	GLNA33L	33	A		GLN	LEU	-0.0374654
USER	6svh_repx	0	GLNA33M	33	A		GLN	MET	-0.440501
USER	6svh_repx	0	GLNA33N	33	A		GLN	ASN	0.550118
USER	6svh_repx	0	GLNA33P	33	A		GLN	PRO	1.32052
USER	6svh_repx	0	GLNA33R	33	A		GLN	ARG	0.202942
USER	6svh_repx	0	GLNA33S	33	A		GLN	SER	0.604021
USER	6svh_repx	0	GLNA33T	33	A		GLN	THR	0.591471
USER	6svh_repx	0	GLNA33V	33	A		GLN	VAL	0.151331
USER	6svh_repx	0	GLNA33W	33	A		GLN	TRP	0.244623
USER	6svh_repx	0	GLNA33Y	33	A		GLN	TYR	-0.335522
USER	6svh_repx	0	PHEA34A	34	A		PHE	ALA	0.597796
USER	6svh_repx	0	PHEA34C	34	A		PHE	CYS	0.760966
USER	6svh_repx	0	PHEA34D	34	A		PHE	ASP	0.369955
USER	6svh_repx	0	PHEA34E	34	A		PHE	GLU	0.21394
USER	6svh_repx	0	PHEA34G	34	A		PHE	GLY	0.686169
USER	6svh_repx	0	PHEA34H	34	A		PHE	HIS	0.67612
USER	6svh_repx	0	PHEA34I	34	A		PHE	ILE	0.521319
USER	6svh_repx	0	PHEA34K	34	A		PHE	LYS	0.206623
USER	6svh_repx	0	PHEA34L	34	A		PHE	LEU	0.203877
USER	6svh_repx	0	PHEA34M	34	A		PHE	MET	-0.00926671
USER	6svh_repx	0	PHEA34N	34	A		PHE	ASN	0.772825
USER	6svh_repx	0	PHEA34P	34	A		PHE	PRO	-0.204717
USER	6svh_repx	0	PHEA34Q	34	A		PHE	GLN	0.306032
USER	6svh_repx	0	PHEA34R	34	A		PHE	ARG	0.691299
USER	6svh_repx	0	PHEA34S	34	A		PHE	SER	0.69058
USER	6svh_repx	0	PHEA34T	34	A		PHE	THR	0.718276
USER	6svh_repx	0	PHEA34V	34	A		PHE	VAL	0.584659
USER	6svh_repx	0	PHEA34W	34	A		PHE	TRP	0.143268
USER	6svh_repx	0	PHEA34Y	34	A		PHE	TYR	0.192696
USER	6svh_repx	0	GLUA35A	35	A		GLU	ALA	0.0468083
USER	6svh_repx	0	GLUA35C	35	A		GLU	CYS	0.556202
USER	6svh_repx	0	GLUA35D	35	A		GLU	ASP	0.272029
USER	6svh_repx	0	GLUA35F	35	A		GLU	PHE	0.206204
USER	6svh_repx	0	GLUA35G	35	A		GLU	GLY	0.402787
USER	6svh_repx	0	GLUA35H	35	A		GLU	HIS	0.499696
USER	6svh_repx	0	GLUA35I	35	A		GLU	ILE	0.370212
USER	6svh_repx	0	GLUA35K	35	A		GLU	LYS	0.386188
USER	6svh_repx	0	GLUA35L	35	A		GLU	LEU	0.235479
USER	6svh_repx	0	GLUA35M	35	A		GLU	MET	0.162089
USER	6svh_repx	0	GLUA35N	35	A		GLU	ASN	0.56005
USER	6svh_repx	0	GLUA35P	35	A		GLU	PRO	-0.017685
USER	6svh_repx	0	GLUA35Q	35	A		GLU	GLN	0.140832
USER	6svh_repx	0	GLUA35R	35	A		GLU	ARG	0.416078
USER	6svh_repx	0	GLUA35S	35	A		GLU	SER	0.365149
USER	6svh_repx	0	GLUA35T	35	A		GLU	THR	0.416774
USER	6svh_repx	0	GLUA35V	35	A		GLU	VAL	0.46911
USER	6svh_repx	0	GLUA35W	35	A		GLU	TRP	0.359894
USER	6svh_repx	0	GLUA35Y	35	A		GLU	TYR	0.22832
USER	6svh_repx	0	ARGA36A	36	A		ARG	ALA	0.467185
USER	6svh_repx	0	ARGA36C	36	A		ARG	CYS	0.0507373
USER	6svh_repx	0	ARGA36D	36	A		ARG	ASP	0.756559
USER	6svh_repx	0	ARGA36E	36	A		ARG	GLU	-0.453624
USER	6svh_repx	0	ARGA36F	36	A		ARG	PHE	0.673135
USER	6svh_repx	0	ARGA36G	36	A		ARG	GLY	1.45112
USER	6svh_repx	0	ARGA36H	36	A		ARG	HIS	1.01899
USER	6svh_repx	0	ARGA36I	36	A		ARG	ILE	0.452867
USER	6svh_repx	0	ARGA36K	36	A		ARG	LYS	-0.0193351
USER	6svh_repx	0	ARGA36L	36	A		ARG	LEU	-0.363087
USER	6svh_repx	0	ARGA36M	36	A		ARG	MET	-0.290009
USER	6svh_repx	0	ARGA36N	36	A		ARG	ASN	0.898408
USER	6svh_repx	0	ARGA36P	36	A		ARG	PRO	-0.914306
USER	6svh_repx	0	ARGA36Q	36	A		ARG	GLN	-0.00565949
USER	6svh_repx	0	ARGA36S	36	A		ARG	SER	0.665219
USER	6svh_repx	0	ARGA36T	36	A		ARG	THR	0.0326328
USER	6svh_repx	0	ARGA36V	36	A		ARG	VAL	0.667471
USER	6svh_repx	0	ARGA36W	36	A		ARG	TRP	0.961796
USER	6svh_repx	0	ARGA36Y	36	A		ARG	TYR	0.866671
USER	6svh_repx	0	PROA37A	37	A		PRO	ALA	3.12551
USER	6svh_repx	0	PROA37C	37	A		PRO	CYS	3.10989
USER	6svh_repx	0	PROA37D	37	A		PRO	ASP	8.33887
USER	6svh_repx	0	PROA37E	37	A		PRO	GLU	10.4364
USER	6svh_repx	0	PROA37F	37	A		PRO	PHE	14.396
USER	6svh_repx	0	PROA37G	37	A		PRO	GLY	4.43933
USER	6svh_repx	0	PROA37H	37	A		PRO	HIS	13.2692
USER	6svh_repx	0	PROA37I	37	A		PRO	ILE	7.4206
USER	6svh_repx	0	PROA37K	37	A		PRO	LYS	7.3223
USER	6svh_repx	0	PROA37L	37	A		PRO	LEU	10.2976
USER	6svh_repx	0	PROA37M	37	A		PRO	MET	5.58461
USER	6svh_repx	0	PROA37N	37	A		PRO	ASN	6.58885
USER	6svh_repx	0	PROA37Q	37	A		PRO	GLN	7.46791
USER	6svh_repx	0	PROA37R	37	A		PRO	ARG	8.07808
USER	6svh_repx	0	PROA37S	37	A		PRO	SER	5.04802
USER	6svh_repx	0	PROA37T	37	A		PRO	THR	6.18016
USER	6svh_repx	0	PROA37V	37	A		PRO	VAL	6.98779
USER	6svh_repx	0	PROA37W	37	A		PRO	TRP	14.2224
USER	6svh_repx	0	PROA37Y	37	A		PRO	TYR	14.8013
USER	6svh_repx	0	SERA38A	38	A		SER	ALA	-0.113458
USER	6svh_repx	0	SERA38C	38	A		SER	CYS	-0.232555
USER	6svh_repx	0	SERA38D	38	A		SER	ASP	-0.119539
USER	6svh_repx	0	SERA38E	38	A		SER	GLU	-0.537141
USER	6svh_repx	0	SERA38F	38	A		SER	PHE	-0.228289
USER	6svh_repx	0	SERA38G	38	A		SER	GLY	-0.307656
USER	6svh_repx	0	SERA38H	38	A		SER	HIS	-0.0589977
USER	6svh_repx	0	SERA38I	38	A		SER	ILE	-0.193843
USER	6svh_repx	0	SERA38K	38	A		SER	LYS	-0.387953
USER	6svh_repx	0	SERA38L	38	A		SER	LEU	-0.23986
USER	6svh_repx	0	SERA38M	38	A		SER	MET	0.0325559
USER	6svh_repx	0	SERA38N	38	A		SER	ASN	-0.208347
USER	6svh_repx	0	SERA38P	38	A		SER	PRO	-0.717299
USER	6svh_repx	0	SERA38Q	38	A		SER	GLN	-0.620159
USER	6svh_repx	0	SERA38R	38	A		SER	ARG	-0.334755
USER	6svh_repx	0	SERA38T	38	A		SER	THR	-0.30971
USER	6svh_repx	0	SERA38V	38	A		SER	VAL	-0.239807
USER	6svh_repx	0	SERA38W	38	A		SER	TRP	-0.086476
USER	6svh_repx	0	SERA38Y	38	A		SER	TYR	-0.153211
USER	6svh_repx	0	GLYA39A	39	A		GLY	ALA	2.34572
USER	6svh_repx	0	GLYA39C	39	A		GLY	CYS	3.45069
USER	6svh_repx	0	GLYA39D	39	A		GLY	ASP	4.33643
USER	6svh_repx	0	GLYA39E	39	A		GLY	GLU	4.01638
USER	6svh_repx	0	GLYA39F	39	A		GLY	PHE	3.31107
USER	6svh_repx	0	GLYA39H	39	A		GLY	HIS	4.56145
USER	6svh_repx	0	GLYA39I	39	A		GLY	ILE	6.11317
USER	6svh_repx	0	GLYA39K	39	A		GLY	LYS	3.7613
USER	6svh_repx	0	GLYA39L	39	A		GLY	LEU	4.08613
USER	6svh_repx	0	GLYA39M	39	A		GLY	MET	3.38939
USER	6svh_repx	0	GLYA39N	39	A		GLY	ASN	3.94161
USER	6svh_repx	0	GLYA39P	39	A		GLY	PRO	8.69898
USER	6svh_repx	0	GLYA39Q	39	A		GLY	GLN	4.68856
USER	6svh_repx	0	GLYA39R	39	A		GLY	ARG	3.62872
USER	6svh_repx	0	GLYA39S	39	A		GLY	SER	3.61
USER	6svh_repx	0	GLYA39T	39	A		GLY	THR	5.27738
USER	6svh_repx	0	GLYA39V	39	A		GLY	VAL	5.33842
USER	6svh_repx	0	GLYA39W	39	A		GLY	TRP	3.58909
USER	6svh_repx	0	GLYA39Y	39	A		GLY	TYR	3.50275
